# The N-Terminus of *Sophora tonkinensis* Cytochrome P450s Evolves Neutrally yet Encodes Rich Functional Information: A Protein Language Model Analysis

**DOI:** 10.64898/2026.03.06.710024

**Authors:** Zhu Qiao, Jing Wang, Ben Qin, Fan Wei, Ying Liang

**Affiliations:** Guangxi Key Laboratory of Medicinal Resources Protection and Genetic Improvement, Guangxi Engineering Research Center of TCM Resource Intelligent Creation, National Center for TCM Inheritance and Innovation, Guangxi Botanical Garden of Medicinal Plants, Nanning 530023, China

**Keywords:** Cytochrome P450, N-terminal membrane anchor, protein language model, relaxed purifying selection, protein embeddings, membrane topology, *Sophora tonkinensis*

## Abstract

The N-terminal membrane anchor of cytochrome P450s is essential for function yet exceptionally variable—a paradox resistant to alignment-based analysis. Using an alignment-free protein language model (ESM2) pipeline on 345 *Sophora tonkinensis* P450s, we show the N-terminal 50 residues evolve under pervasive neutral relaxation (mean dispersion 0.62), punctuated by a single constrained island: a PxxG structural hinge (P^21^, G^24^ conserved at 98%/99%). Despite lacking sequence-level constraint, embedding-space decomposition resolves this scaffold into two separable channels. DIVA (unsupervised) captures a topological template encoding membrane-anchoring architecture, validated by physicochemical correlations recapitulating ER signal-anchor insertion and confirmed by DeepLoc- 2.1. PIVOT (supervised ablation) captures a family-associated signal whose peak position distinguishes CYP families (ε^2^ = 0.44, permutation p < 0.0001) despite label-free training. The channels are largely separable: PIVOT peaks lie downstream of DIVA peaks in 84.4% of proteins, with mutually exclusive signal-loss sets. The P450 N-terminus thus integrates membrane-topological and family-identity information within a single relaxed region. Neutral evolution is reframed not as absence of information, but as the condition enabling multiplexed functional encoding—a mechanistic rationale for the functional importance of this variable anchor.
