## Supplementary material for "The N-Terminus of *Sophora tonkinensis* Cytochrome P450s Evolves Neutrally yet Encodes Rich Functional Information: A Protein Language Model Analysis": Dataset S1: StonChr1AG000330.1_residue_importance.csv

position	amino_acid	cosine_similarity	abs_cosine	final_score	final_score_norm
1	M	0.4839085	0.4839085	0.4839085	0.916513
2	E	0.45274237	0.45274237	0.45274237	0.857485
3	N	0.519162	0.519162	0.519162	0.98328245
4	E	0.51695234	0.51695234	0.51695234	0.9790974
5	V	0.51313263	0.51313263	0.51313263	0.971863
6	V	0.5142584	0.5142584	0.5142584	0.9739951
7	G	0.521692	0.521692	0.521692	0.9880742
8	L	0.5279887	0.5279887	0.5279887	1.0
9	V	0.5246497	0.5246497	0.5246497	0.993676
10	L	0.5172983	0.5172983	0.5172983	0.9797526
11	A	0.52613163	0.52613163	0.52613163	0.9964828
12	M	0.5277562	0.5277562	0.5277562	0.9995597
13	L	0.5122809	0.5122809	0.5122809	0.9702498
14	L	0.5101876	0.5101876	0.5101876	0.96628517
15	V	0.52276695	0.52276695	0.52276695	0.99011016
16	S	0.5186187	0.5186187	0.5186187	0.9822535
17	I	0.512471	0.512471	0.512471	0.9706099
18	G	0.50976765	0.50976765	0.50976765	0.96548975
19	W	0.5231769	0.5231769	0.5231769	0.9908866
20	T	0.5079758	0.5079758	0.5079758	0.96209604
21	M	0.51484555	0.51484555	0.51484555	0.9751072
22	V	0.49077335	0.49077335	0.49077335	0.92951494
23	M	0.48690987	0.48690987	0.48690987	0.9221976
24	K	0.49172217	0.49172217	0.49172217	0.93131196
25	H	0.47127458	0.47127458	0.47127458	0.8925846
26	R	0.46270704	0.46270704	0.46270704	0.8763579
27	H	0.46630803	0.46630803	0.46630803	0.8831781
28	R	0.45719492	0.45719492	0.45719492	0.86591804
29	R	0.45095757	0.45095757	0.45095757	0.85410464
30	V	0.4359994	0.4359994	0.4359994	0.82577413
31	V	0.43208987	0.43208987	0.43208987	0.81836957
32	E	0.43134737	0.43134737	0.43134737	0.8169633
33	E	0.43297642	0.43297642	0.43297642	0.8200487
34	Q	0.47228986	0.47228986	0.47228986	0.8945076
35	G	0.46391535	0.46391535	0.46391535	0.87864643
36	H	0.43967962	0.43967962	0.43967962	0.8327444
37	D	0.42388228	0.42388228	0.42388228	0.80282456
38	L	0.3357873	0.3357873	0.3357873	0.6359744
39	P	0.24196391	0.24196391	0.24196391	0.4582748
40	P	0.2976334	0.2976334	0.2976334	0.56371176
41	G	0.22606736	0.22606736	0.22606736	0.42816707
42	P	0.1695412	0.1695412	0.1695412	0.32110763
43	R	0.2496635	0.2496635	0.2496635	0.47285768
44	W	0.18853651	0.18853651	0.18853651	0.3570844
45	W	0.04795968	0.04795968	0.04795968	0.09083468
46	P	0.1610452	0.1610452	0.1610452	0.30501637
47	V	0.029076364	0.029076364	0.029076364	0.055070054
48	F	0.015194087	0.015194087	0.015194087	0.028777298
49	G	0.21718231	0.21718231	0.21718231	0.41133896
50	N	0.118560724	0.118560724	0.118560724	0.22455165
51	I	0.10317906	0.10317906	0.10317906	0.19541907
52	F	0.13432172	0.13432172	0.13432172	0.25440267
53	Q	0.2752902	0.2752902	0.2752902	0.52139413
54	L	0.27856597	0.27856597	0.27856597	0.5275984
55	G	0.31249747	0.31249747	0.31249747	0.591864
56	W	0.40213954	0.40213954	0.40213954	0.76164424
57	S	0.45951116	0.45951116	0.45951116	0.87030494
58	C	0.42066747	0.42066747	0.42066747	0.79673576
59	S	0.3222527	0.3222527	0.3222527	0.6103402
60	P	0.2746182	0.2746182	0.2746182	0.5201214
61	H	0.18425182	0.18425182	0.18425182	0.34896925
62	E	0.3721301	0.3721301	0.3721301	0.704807
63	S	0.36916873	0.36916873	0.36916873	0.6991982
64	F	0.25491488	0.25491488	0.25491488	0.4828037
65	T	0.33302042	0.33302042	0.33302042	0.630734
66	I	0.45549095	0.45549095	0.45549095	0.86269075
67	L	0.34299836	0.34299836	0.34299836	0.64963204
68	A	0.21843529	0.21843529	0.21843529	0.41371208
69	L	0.42812636	0.42812636	0.42812636	0.8108628
70	K	0.40362135	0.40362135	0.40362135	0.7644508
71	H	0.30360758	0.30360758	0.30360758	0.5750267
72	G	0.19634555	0.19634555	0.19634555	0.37187454
73	P	0.32212085	0.32212085	0.32212085	0.61009043
74	I	0.123522535	0.123522535	0.123522535	0.23394921
75	M	0.01961299	0.01961299	0.01961299	0.037146613
76	T	0.19482054	0.19482054	0.19482054	0.36898622
77	L	0.1409964	0.1409964	0.1409964	0.26704437
78	W	0.26559013	0.26559013	0.26559013	0.50302243
79	L	0.07798925	0.07798925	0.07798925	0.14771008
80	G	0.18182941	0.18182941	0.18182941	0.34438127
81	S	0.1931355	0.1931355	0.1931355	0.36579478
82	M	0.15271635	0.15271635	0.15271635	0.28924173
83	C	0.18339449	0.18339449	0.18339449	0.3473455
84	T	0.08180274	0.08180274	0.08180274	0.15493275
85	V	0.04576316	0.04576316	0.04576316	0.08667451
86	V	-0.04182737	0.04182737	0.04182737	0.079220206
87	V	0.16293865	0.16293865	0.16293865	0.30860257
88	S	0.0068099806	0.0068099806	0.0068099806	0.012897967
89	S	0.16292939	0.16292939	0.16292939	0.308585
90	S	0.211426	0.211426	0.211426	0.40043664
91	E	0.3635136	0.3635136	0.3635136	0.68848747
92	V	0.23416597	0.23416597	0.23416597	0.44350567
93	A	0.12828605	0.12828605	0.12828605	0.24297121
94	R	0.2239005	0.2239005	0.2239005	0.42406306
95	D	0.31277692	0.31277692	0.31277692	0.5923932
96	M	0.08543286	0.08543286	0.08543286	0.16180812
97	F	0.017904358	0.017904358	0.017904358	0.033910498
98	K	-0.011841679	0.011841679	0.011841679	0.022427903
99	N	0.038216297	0.038216297	0.038216297	0.0723809
100	N	-0.0068262466	0.0068262466	0.0068262466	0.012928775
101	D	-0.014589873	0.014589873	0.014589873	0.027632928
102	V	0.054322872	0.054322872	0.054322872	0.10288644
103	V	-0.014450152	0.014450152	0.014450152	0.0273683
104	L	-0.017292624	0.017292624	0.017292624	0.032751884
105	A	0.0072415266	0.0072415266	0.0072415266	0.013715307
106	G	0.0772597	0.0772597	0.0772597	0.14632833
107	R	0.16266192	0.16266192	0.16266192	0.30807844
108	K	0.2191696	0.2191696	0.2191696	0.41510284
109	I	0.25524336	0.25524336	0.25524336	0.48342583
110	Y	0.25264916	0.25264916	0.25264916	0.47851247
111	E	0.21544062	0.21544062	0.21544062	0.40804023
112	S	0.19201991	0.19201991	0.19201991	0.36368188
113	M	0.32876766	0.32876766	0.32876766	0.62267935
114	K	0.40533093	0.40533093	0.40533093	0.7676887
115	G	0.27243245	0.27243245	0.27243245	0.5159816
116	K	0.38312408	0.38312408	0.38312408	0.7256294
117	H	0.34335542	0.34335542	0.34335542	0.6503083
118	G	0.28062907	0.28062907	0.28062907	0.5315058
119	H	0.2923943	0.2923943	0.2923943	0.55378896
120	E	0.31273654	0.31273654	0.31273654	0.59231675
121	G	0.21348831	0.21348831	0.21348831	0.4043426
122	S	0.15578087	0.15578087	0.15578087	0.29504585
123	L	0.13039939	0.13039939	0.13039939	0.24697384
124	I	0.08794734	0.08794734	0.08794734	0.1665705
125	T	0.09793718	0.09793718	0.09793718	0.18549107
126	S	0.07257653	0.07257653	0.07257653	0.1374585
127	Q	0.1976094	0.1976094	0.1976094	0.37426823
128	Y	0.032850046	0.032850046	0.032850046	0.06221733
129	G	0.12844677	0.12844677	0.12844677	0.24327563
130	S	0.21238805	0.21238805	0.21238805	0.40225872
131	H	0.15041505	0.15041505	0.15041505	0.28488308
132	W	0.02541221	0.02541221	0.02541221	0.048130218
133	R	0.16680092	0.16680092	0.16680092	0.3159176
134	M	0.24782935	0.24782935	0.24782935	0.46938384
135	L	0.12975958	0.12975958	0.12975958	0.24576205
136	R	0.055324584	0.055324584	0.055324584	0.104783654
137	R	0.17389686	0.17389686	0.17389686	0.32935718
138	L	0.07956785	0.07956785	0.07956785	0.15069991
139	C	0.012260034	0.012260034	0.012260034	0.02322026
140	T	0.07394078	0.07394078	0.07394078	0.14004235
141	T	0.11254617	0.11254617	0.11254617	0.2131602
142	E	0.17323257	0.17323257	0.17323257	0.32809904
143	F	0.058932167	0.058932167	0.058932167	0.11161634
144	F	-0.007573333	0.007573333	0.007573333	0.014343741
145	V	0.060563073	0.060563073	0.060563073	0.11470525
146	T	0.2023455	0.2023455	0.2023455	0.38323835
147	S	0.2525566	0.2525566	0.2525566	0.47833714
148	R	0.14663154	0.14663154	0.14663154	0.2777172
149	L	0.101900585	0.101900585	0.101900585	0.19299768
150	D	0.26477683	0.26477683	0.26477683	0.501482
151	A	0.315068	0.315068	0.315068	0.5967325
152	M	0.1672846	0.1672846	0.1672846	0.31683367
153	R	0.23753947	0.23753947	0.23753947	0.44989502
154	G	0.35855478	0.35855478	0.35855478	0.67909557
155	V	0.2531921	0.2531921	0.2531921	0.47954077
156	R	0.11064246	0.11064246	0.11064246	0.20955461
157	A	0.35260794	0.35260794	0.35260794	0.6678324
158	K	0.43800518	0.43800518	0.43800518	0.82957304
159	C	0.2881245	0.2881245	0.2881245	0.54570204
160	I	0.3050035	0.3050035	0.3050035	0.5776705
161	H	0.4074255	0.4074255	0.4074255	0.77165574
162	R	0.3647394	0.3647394	0.3647394	0.69080913
163	M	0.290623	0.290623	0.290623	0.5504342
164	M	0.43029624	0.43029624	0.43029624	0.81497246
165	Q	0.4589711	0.4589711	0.4589711	0.8692821
166	L	0.41043273	0.41043273	0.41043273	0.7773514
167	I	0.3792868	0.3792868	0.3792868	0.7183616
168	G	0.45543888	0.45543888	0.45543888	0.86259216
169	E	0.4729818	0.4729818	0.4729818	0.8958181
170	A	0.43127432	0.43127432	0.43127432	0.816825
171	G	0.40024605	0.40024605	0.40024605	0.758058
172	E	0.4699369	0.4699369	0.4699369	0.8900511
173	S	0.45627683	0.45627683	0.45627683	0.8641792
174	G	0.41332555	0.41332555	0.41332555	0.78283036
175	T	0.39396322	0.39396322	0.39396322	0.7461585
176	C	0.43630615	0.43630615	0.43630615	0.82635516
177	A	0.38304004	0.38304004	0.38304004	0.7254702
178	V	0.3474866	0.3474866	0.3474866	0.6581327
179	D	0.2718436	0.2718436	0.2718436	0.51486635
180	L	0.20719144	0.20719144	0.20719144	0.39241645
181	G	0.26054558	0.26054558	0.26054558	0.49346814
182	R	0.36540905	0.36540905	0.36540905	0.69207746
183	F	0.31502008	0.31502008	0.31502008	0.5966417
184	F	0.14555876	0.14555876	0.14555876	0.27568537
185	F	0.20600447	0.20600447	0.20600447	0.39016834
186	L	0.23925777	0.23925777	0.23925777	0.45314944
187	M	0.1919418	0.1919418	0.1919418	0.36353394
188	N	0.14082545	0.14082545	0.14082545	0.2667206
189	F	0.17680188	0.17680188	0.17680188	0.33485922
190	N	0.18958966	0.18958966	0.18958966	0.35907903
191	L	0.12424809	0.12424809	0.12424809	0.2353234
192	I	-0.01838919	0.01838919	0.01838919	0.034828756
193	G	0.0672577	0.0672577	0.0672577	0.12738475
194	N	0.13116412	0.13116412	0.13116412	0.24842222
195	L	0.02153938	0.02153938	0.02153938	0.04079516
196	I	0.048625853	0.048625853	0.048625853	0.092096396
197	F	0.11782636	0.11782636	0.11782636	0.22316077
198	S	0.017472953	0.017472953	0.017472953	0.033093423
199	K	0.28102002	0.28102002	0.28102002	0.5322463
200	D	0.12171511	0.12171511	0.12171511	0.230526
201	L	0.21432325	0.21432325	0.21432325	0.40592396
202	L	0.29953516	0.29953516	0.29953516	0.5673136
203	D	0.40646744	0.40646744	0.40646744	0.7698412
204	P	0.38872015	0.38872015	0.38872015	0.7362282
205	E	0.409572	0.409572	0.409572	0.7757212
206	M	0.42315707	0.42315707	0.42315707	0.801451
207	E	0.42665896	0.42665896	0.42665896	0.80808353
208	R	0.4548593	0.4548593	0.4548593	0.8614944
209	G	0.38292113	0.38292113	0.38292113	0.725245
210	T	0.42305467	0.42305467	0.42305467	0.8012571
211	R	0.40879142	0.40879142	0.40879142	0.7742428
212	F	0.2730213	0.2730213	0.2730213	0.51709694
213	Y	0.3754748	0.3754748	0.3754748	0.71114177
214	Y	0.41341543	0.41341543	0.41341543	0.7830006
215	H	0.27460036	0.27460036	0.27460036	0.5200876
216	A	0.2592991	0.2592991	0.2592991	0.4911073
217	V	0.2430458	0.2430458	0.2430458	0.4603239
218	K	0.30634674	0.30634674	0.30634674	0.5802146
219	V	0.22456929	0.22456929	0.22456929	0.42532974
220	M	0.21761577	0.21761577	0.21761577	0.41215992
221	E	0.3196829	0.3196829	0.3196829	0.60547304
222	Y	0.29313058	0.29313058	0.29313058	0.5551835
223	A	0.15415986	0.15415986	0.15415986	0.2919757
224	G	0.15902619	0.15902619	0.15902619	0.30119243
225	K	0.22226284	0.22226284	0.22226284	0.42096138
226	P	0.14158045	0.14158045	0.14158045	0.26815054
227	N	0.051445253	0.051445253	0.051445253	0.09743628
228	S	0.16999057	0.16999057	0.16999057	0.32195875
229	A	-0.024154818	0.024154818	0.024154818	0.04574874
230	D	0.012610509	0.012610509	0.012610509	0.023884052
231	F	0.045898866	0.045898866	0.045898866	0.086931534
232	L	0.07330346	0.07330346	0.07330346	0.1388353
233	P	0.11034218	0.11034218	0.11034218	0.2089859
234	I	0.15785849	0.15785849	0.15785849	0.29898083
235	L	0.15000919	0.15000919	0.15000919	0.2841144
236	R	0.2079751	0.2079751	0.2079751	0.3939007
237	W	0.25213817	0.25213817	0.25213817	0.47754467
238	F	0.22579587	0.22579587	0.22579587	0.42765287
239	D	0.14096147	0.14096147	0.14096147	0.2669782
240	P	0.21310146	0.21310146	0.21310146	0.4036099
241	Q	0.07022143	0.07022143	0.07022143	0.13299799
242	G	0.19551095	0.19551095	0.19551095	0.37029386
243	I	0.2727244	0.2727244	0.2727244	0.51653457
244	R	0.2734775	0.2734775	0.2734775	0.5179609
245	K	0.37046716	0.37046716	0.37046716	0.7016574
246	K	0.35965124	0.35965124	0.35965124	0.68117225
247	T	0.29025862	0.29025862	0.29025862	0.549744
248	Q	0.4411573	0.4411573	0.4411573	0.83554316
249	F	0.3912676	0.3912676	0.3912676	0.74105304
250	H	0.2644169	0.2644169	0.2644169	0.5008003
251	V	0.3330353	0.3330353	0.3330353	0.63076216
252	E	0.40660873	0.40660873	0.40660873	0.7701088
253	R	0.2965743	0.2965743	0.2965743	0.56170577
254	A	0.3691414	0.3691414	0.3691414	0.69914645
255	F	0.37971297	0.37971297	0.37971297	0.7191688
256	E	0.3758741	0.3758741	0.3758741	0.711898
257	I	0.3332552	0.3332552	0.3332552	0.6311787
258	A	0.31333023	0.31333023	0.31333023	0.5934412
259	G	0.43056452	0.43056452	0.43056452	0.8154806
260	C	0.42853796	0.42853796	0.42853796	0.81164235
261	F	0.3225029	0.3225029	0.3225029	0.6108141
262	I	0.3537647	0.3537647	0.3537647	0.6700233
263	K	0.46451664	0.46451664	0.46451664	0.87978524
264	E	0.42867807	0.42867807	0.42867807	0.8119077
265	R	0.3023796	0.3023796	0.3023796	0.5727009
266	M	0.476468	0.476468	0.476468	0.9024209
267	E	0.447928	0.447928	0.447928	0.8483667
268	N	0.46175745	0.46175745	0.46175745	0.8745594
269	S	0.45641324	0.45641324	0.45641324	0.8644376
270	C	0.48266742	0.48266742	0.48266742	0.91416246
271	S	0.44998753	0.44998753	0.44998753	0.8522674
272	T	0.4367101	0.4367101	0.4367101	0.8271202
273	E	0.43817595	0.43817595	0.43817595	0.8298965
274	K	0.4614623	0.4614623	0.4614623	0.8740004
275	E	0.4556658	0.4556658	0.4556658	0.8630219
276	S	0.435263	0.435263	0.435263	0.82437944
277	K	0.41417766	0.41417766	0.41417766	0.7844442
278	D	0.1864685	0.1864685	0.1864685	0.35316762
279	F	0.11003528	0.11003528	0.11003528	0.20840462
280	L	0.10042563	0.10042563	0.10042563	0.19020414
281	D	0.25361678	0.25361678	0.25361678	0.48034513
282	V	0.34164315	0.34164315	0.34164315	0.6470653
283	L	0.2234827	0.2234827	0.2234827	0.42327178
284	L	0.36268798	0.36268798	0.36268798	0.6869238
285	R	0.43816358	0.43816358	0.43816358	0.8298731
286	F	0.4865506	0.4865506	0.4865506	0.92151713
287	R	0.44889405	0.44889405	0.44889405	0.85019636
288	G	0.47786918	0.47786918	0.47786918	0.9050747
289	D	0.48850116	0.48850116	0.48850116	0.9252114
290	G	0.4844007	0.4844007	0.4844007	0.91744524
291	V	0.4698507	0.4698507	0.4698507	0.8898878
292	S	0.47642112	0.47642112	0.47642112	0.90233207
293	G	0.48128533	0.48128533	0.48128533	0.9115448
294	P	0.47404695	0.47404695	0.47404695	0.89783543
295	Y	0.4993942	0.4993942	0.4993942	0.9458427
296	T	0.49508235	0.49508235	0.49508235	0.9376761
297	F	0.42666265	0.42666265	0.42666265	0.80809057
298	S	0.5023732	0.5023732	0.5023732	0.95148486
299	S	0.47271007	0.47271007	0.47271007	0.8953034
300	R	0.4472412	0.4472412	0.4472412	0.84706587
301	T	0.36861357	0.36861357	0.36861357	0.69814676
302	I	0.36684266	0.36684266	0.36684266	0.6947927
303	N	0.3970202	0.3970202	0.3970202	0.7519483
304	V	0.31296945	0.31296945	0.31296945	0.5927579
305	V	0.2608673	0.2608673	0.2608673	0.49407744
306	V	0.24092035	0.24092035	0.24092035	0.45629832
307	F	0.26000172	0.26000172	0.26000172	0.49243805
308	E	0.18073629	0.18073629	0.18073629	0.34231094
309	M	0.16185479	0.16185479	0.16185479	0.30654973
310	F	0.08841199	0.08841199	0.08841199	0.16745053
311	T	0.11247176	0.11247176	0.11247176	0.21301927
312	A	0.13433528	0.13433528	0.13433528	0.25442833
313	G	0.19598217	0.19598217	0.19598217	0.37118632
314	T	0.112011015	0.112011015	0.112011015	0.21214662
315	D	0.11132152	0.11132152	0.11132152	0.21084073
316	T	0.15523118	0.15523118	0.15523118	0.29400474
317	T	0.116976544	0.116976544	0.116976544	0.22155124
318	T	0.17388508	0.17388508	0.17388508	0.32933486
319	S	0.087803	0.087803	0.087803	0.16629712
320	T	0.12925902	0.12925902	0.12925902	0.24481401
321	I	0.19864415	0.19864415	0.19864415	0.37622803
322	E	0.12778732	0.12778732	0.12778732	0.24202664
323	W	0.10071956	0.10071956	0.10071956	0.19076084
324	A	0.14333643	0.14333643	0.14333643	0.27147633
325	M	0.017129323	0.017129323	0.017129323	0.032442596
326	A	0.07828911	0.07828911	0.07828911	0.148278
327	E	0.014700793	0.014700793	0.014700793	0.027843008
328	L	0.1673405	0.1673405	0.1673405	0.31693956
329	L	0.047742292	0.047742292	0.047742292	0.09042295
330	H	0.2391328	0.2391328	0.2391328	0.45291275
331	N	0.25749436	0.25749436	0.25749436	0.48768917
332	P	0.37326485	0.37326485	0.37326485	0.70695615
333	R	0.3779269	0.3779269	0.3779269	0.715786
334	T	0.3143471	0.3143471	0.3143471	0.59536713
335	L	0.2446122	0.2446122	0.2446122	0.46329063
336	K	0.45244083	0.45244083	0.45244083	0.85691386
337	K	0.45141622	0.45141622	0.45141622	0.8549733
338	V	0.27562708	0.27562708	0.27562708	0.5220322
339	Q	0.34208837	0.34208837	0.34208837	0.64790857
340	S	0.47769883	0.47769883	0.47769883	0.9047521
341	E	0.38040188	0.38040188	0.38040188	0.7204736
342	L	0.26114705	0.26114705	0.26114705	0.4946073
343	R	0.40999818	0.40999818	0.40999818	0.77652836
344	S	0.48424193	0.48424193	0.48424193	0.91714454
345	K	0.4232015	0.4232015	0.4232015	0.8015352
346	I	0.30994213	0.30994213	0.30994213	0.5870242
347	G	0.4103398	0.4103398	0.4103398	0.77717537
348	L	0.41847208	0.41847208	0.41847208	0.79257774
349	D	0.39669225	0.39669225	0.39669225	0.7513272
350	R	0.379342	0.379342	0.379342	0.71846616
351	N	0.42579803	0.42579803	0.42579803	0.806453
352	L	0.28648666	0.28648666	0.28648666	0.5426
353	E	0.34739742	0.34739742	0.34739742	0.65796375
354	E	0.24880329	0.24880329	0.24880329	0.47122845
355	K	0.3860211	0.3860211	0.3860211	0.7311163
356	D	0.30633897	0.30633897	0.30633897	0.5801999
357	I	0.35518238	0.35518238	0.35518238	0.67270833
358	E	0.38847333	0.38847333	0.38847333	0.73576075
359	N	0.35942942	0.35942942	0.35942942	0.68075216
360	L	0.21550807	0.21550807	0.21550807	0.408168
361	P	0.2974829	0.2974829	0.2974829	0.5634267
362	Y	0.19343443	0.19343443	0.19343443	0.36636096
363	L	0.11707305	0.11707305	0.11707305	0.22173402
364	K	0.28984007	0.28984007	0.28984007	0.5489513
365	A	0.1184805	0.1184805	0.1184805	0.2243997
366	V	0.11670968	0.11670968	0.11670968	0.2210458
367	I	0.17631756	0.17631756	0.17631756	0.33394194
368	K	0.17680053	0.17680053	0.17680053	0.3348567
369	E	0.053274054	0.053274054	0.053274054	0.100899994
370	T	0.026602719	0.026602719	0.026602719	0.050385017
371	L	-0.030060038	0.030060038	0.030060038	0.056933112
372	R	0.11136124	0.11136124	0.11136124	0.21091597
373	L	-0.021982748	0.021982748	0.021982748	0.041634887
374	H	0.022409204	0.022409204	0.022409204	0.042442586
375	P	0.019224312	0.019224312	0.019224312	0.036410462
376	P	-0.017454471	0.017454471	0.017454471	0.03305842
377	L	0.023497066	0.023497066	0.023497066	0.044502974
378	P	0.0824022	0.0824022	0.0824022	0.15606812
379	F	0.065172836	0.065172836	0.065172836	0.12343605
380	L	0.04769699	0.04769699	0.04769699	0.09033714
381	V	-0.023102242	0.023102242	0.023102242	0.043755185
382	P	0.08057967	0.08057967	0.08057967	0.15261628
383	H	0.04881298	0.04881298	0.04881298	0.09245081
384	M	0.19624397	0.19624397	0.19624397	0.37168217
385	A	0.08141311	0.08141311	0.08141311	0.1541948
386	M	0.22500782	0.22500782	0.22500782	0.4261603
387	D	0.30493551	0.30493551	0.30493551	0.57754177
388	S	0.36350036	0.36350036	0.36350036	0.68846244
389	C	0.20078327	0.20078327	0.20078327	0.3802795
390	N	0.38437268	0.38437268	0.38437268	0.7279942
391	M	0.33493182	0.33493182	0.33493182	0.6343542
392	L	0.29834586	0.29834586	0.29834586	0.5650611
393	G	0.37088186	0.37088186	0.37088186	0.7024428
394	Y	0.32868502	0.32868502	0.32868502	0.62252283
395	Y	0.3804673	0.3804673	0.3804673	0.72059745
396	I	0.21612895	0.21612895	0.21612895	0.4093439
397	P	0.24097362	0.24097362	0.24097362	0.45639923
398	E	0.2584797	0.2584797	0.2584797	0.48955542
399	G	0.14635822	0.14635822	0.14635822	0.27719954
400	S	0.03360061	0.03360061	0.03360061	0.06363888
401	Q	0.17958006	0.17958006	0.17958006	0.34012106
402	I	0.1411528	0.1411528	0.1411528	0.26734057
403	L	0.10625593	0.10625593	0.10625593	0.20124662
404	V	0.017263096	0.017263096	0.017263096	0.03269596
405	N	0.030464191	0.030464191	0.030464191	0.05769857
406	I	-0.038508277	0.038508277	0.038508277	0.072933905
407	W	0.10818605	0.10818605	0.10818605	0.20490222
408	A	0.10359287	0.10359287	0.10359287	0.19620283
409	I	0.13242926	0.13242926	0.13242926	0.25081837
410	G	0.018005881	0.018005881	0.018005881	0.03410278
411	R	0.15193106	0.15193106	0.15193106	0.2877544
412	D	0.28415847	0.28415847	0.28415847	0.5381905
413	P	0.3278752	0.3278752	0.3278752	0.6209891
414	K	0.37815648	0.37815648	0.37815648	0.71622086
415	F	0.2538099	0.2538099	0.2538099	0.4807109
416	W	0.2309005	0.2309005	0.2309005	0.43732092
417	D	0.36463413	0.36463413	0.36463413	0.69060975
418	A	0.2982719	0.2982719	0.2982719	0.564921
419	P	0.27260408	0.27260408	0.27260408	0.5163067
420	L	0.2676622	0.2676622	0.2676622	0.50694686
421	L	0.3217889	0.3217889	0.3217889	0.6094618
422	F	0.17371315	0.17371315	0.17371315	0.32900923
423	W	0.29816636	0.29816636	0.29816636	0.56472117
424	P	0.13064964	0.13064964	0.13064964	0.2474478
425	E	0.2181582	0.2181582	0.2181582	0.41318727
426	R	0.22855352	0.22855352	0.22855352	0.4328758
427	F	0.14597622	0.14597622	0.14597622	0.27647603
428	L	0.31591788	0.31591788	0.31591788	0.5983422
429	E	0.44329932	0.44329932	0.44329932	0.8396001
430	P	0.45096815	0.45096815	0.45096815	0.85412467
431	N	0.45747858	0.45747858	0.45747858	0.8664553
432	M	0.48717922	0.48717922	0.48717922	0.92270774
433	V	0.38184983	0.38184983	0.38184983	0.72321594
434	D	0.32135022	0.32135022	0.32135022	0.6086309
435	Y	0.34249964	0.34249964	0.34249964	0.6486875
436	K	0.31344986	0.31344986	0.31344986	0.59366775
437	G	0.31448543	0.31448543	0.31448543	0.5956291
438	Q	0.34514025	0.34514025	0.34514025	0.6536887
439	H	0.32368597	0.32368597	0.32368597	0.61305475
440	F	0.26608765	0.26608765	0.26608765	0.5039647
441	E	0.22701949	0.22701949	0.22701949	0.42997038
442	F	0.19476156	0.19476156	0.19476156	0.3688745
443	I	0.12744041	0.12744041	0.12744041	0.24136959
444	P	0.13158356	0.13158356	0.13158356	0.24921663
445	F	0.1024232	0.1024232	0.1024232	0.19398749
446	G	0.08143448	0.08143448	0.08143448	0.15423527
447	S	0.022277353	0.022277353	0.022277353	0.04219286
448	G	0.09063305	0.09063305	0.09063305	0.17165719
449	R	0.06563606	0.06563606	0.06563606	0.12431339
450	R	0.0357294	0.0357294	0.0357294	0.06767077
451	M	0.028798757	0.028798757	0.028798757	0.05454427
452	C	0.12885804	0.12885804	0.12885804	0.24405456
453	P	0.0017114173	0.0017114173	0.0017114173	0.0032413902
454	A	0.11639697	0.11639697	0.11639697	0.22045355
455	M	0.08364024	0.08364024	0.08364024	0.15841295
456	P	0.110791996	0.110791996	0.110791996	0.20983782
457	L	0.10894464	0.10894464	0.10894464	0.20633897
458	A	0.14378777	0.14378777	0.14378777	0.27233118
459	S	0.26389658	0.26389658	0.26389658	0.49981487
460	R	0.13956162	0.13956162	0.13956162	0.26432693
461	V	0.12045588	0.12045588	0.12045588	0.22814104
462	L	0.11700425	0.11700425	0.11700425	0.22160372
463	P	0.21629435	0.21629435	0.21629435	0.40965718
464	V	0.19729634	0.19729634	0.19729634	0.37367532
465	A	0.14837809	0.14837809	0.14837809	0.28102514
466	L	0.16448243	0.16448243	0.16448243	0.31152645
467	G	0.14018144	0.14018144	0.14018144	0.26550084
468	S	0.22725601	0.22725601	0.22725601	0.43041834
469	L	0.22239651	0.22239651	0.22239651	0.42121455
470	L	0.14557847	0.14557847	0.14557847	0.2757227
471	H	0.20321667	0.20321667	0.20321667	0.38488832
472	P	0.33957407	0.33957407	0.33957407	0.6431465
473	F	0.21863043	0.21863043	0.21863043	0.41408166
474	D	0.29584444	0.29584444	0.29584444	0.5603235
475	W	0.14089477	0.14089477	0.14089477	0.26685187
476	V	0.37645105	0.37645105	0.37645105	0.71299076
477	L	0.2481591	0.2481591	0.2481591	0.47000837
478	P	0.3146656	0.3146656	0.3146656	0.59597033
479	D	0.37988093	0.37988093	0.37988093	0.7194869
480	G	0.3599807	0.3599807	0.3599807	0.68179625
481	L	0.3494301	0.3494301	0.3494301	0.6618137
482	K	0.38240546	0.38240546	0.38240546	0.7242683
483	P	0.40628242	0.40628242	0.40628242	0.7694908
484	E	0.3179919	0.3179919	0.3179919	0.6022703
485	E	0.28608653	0.28608653	0.28608653	0.54184216
486	M	0.30408192	0.30408192	0.30408192	0.57592505
487	D	0.32149604	0.32149604	0.32149604	0.6089071
488	M	0.21501584	0.21501584	0.21501584	0.4072357
489	S	0.32125401	0.32125401	0.32125401	0.6084487
490	E	0.19921377	0.19921377	0.19921377	0.3773069
491	R	0.28786245	0.28786245	0.28786245	0.5452057
492	M	0.29427284	0.29427284	0.29427284	0.5573469
493	G	0.1634413	0.1634413	0.1634413	0.30955455
494	I	0.1798061	0.1798061	0.1798061	0.34054917
495	T	0.11253055	0.11253055	0.11253055	0.21313062
496	L	0.18191619	0.18191619	0.18191619	0.34454563
497	R	0.140475	0.140475	0.140475	0.26605687
498	K	0.08849892	0.08849892	0.08849892	0.16761519
499	A	0.14700648	0.14700648	0.14700648	0.27842733
500	V	0.21877314	0.21877314	0.21877314	0.41435197
501	P	0.2598426	0.2598426	0.2598426	0.49213672
502	L	0.21125834	0.21125834	0.21125834	0.40011907
503	K	0.37621033	0.37621033	0.37621033	0.71253484
504	A	0.17122857	0.17122857	0.17122857	0.3243035
505	I	0.35409042	0.35409042	0.35409042	0.6706402
506	P	0.35525528	0.35525528	0.35525528	0.6728464
507	V	0.41320723	0.41320723	0.41320723	0.78260624
508	P	0.46020293	0.46020293	0.46020293	0.8716152
509	N	0.43524182	0.43524182	0.43524182	0.82433933
510	R	0.47319546	0.47319546	0.47319546	0.8962228
511	G	0.48508957	0.48508957	0.48508957	0.9187499
512	F	0.5028242	0.5028242	0.5028242	0.952339
513	H	0.4992259	0.4992259	0.4992259	0.9455239
514	V	0.46634477	0.46634477	0.46634477	0.8832477
