## Supplementary material for "The N-Terminus of *Sophora tonkinensis* Cytochrome P450s Evolves Neutrally yet Encodes Rich Functional Information: A Protein Language Model Analysis": Dataset S1: StonChr1AG002740.1_residue_importance.csv

position	amino_acid	cosine_similarity	abs_cosine	final_score	final_score_norm
1	M	0.4722769	0.4722769	0.4722769	0.85300744
2	G	0.44757807	0.44757807	0.44757807	0.8083974
3	L	0.5152742	0.5152742	0.5152742	0.93066746
4	Q	0.52572954	0.52572954	0.52572954	0.94955146
5	L	0.5300238	0.5300238	0.5300238	0.9573076
6	K	0.5303787	0.5303787	0.5303787	0.95794857
7	K	0.53987026	0.53987026	0.53987026	0.9750919
8	P	0.5376211	0.5376211	0.5376211	0.97102946
9	L	0.5271692	0.5271692	0.5271692	0.9521518
10	F	0.54076546	0.54076546	0.54076546	0.9767087
11	S	0.5386248	0.5386248	0.5386248	0.9728424
12	T	0.52938205	0.52938205	0.52938205	0.95614845
13	L	0.53793687	0.53793687	0.53793687	0.9715998
14	I	0.5442774	0.5442774	0.5442774	0.9830519
15	T	0.5268411	0.5268411	0.5268411	0.9515591
16	L	0.5173274	0.5173274	0.5173274	0.9343759
17	A	0.52464664	0.52464664	0.52464664	0.94759554
18	L	0.53141856	0.53141856	0.53141856	0.9598267
19	I	0.5280145	0.5280145	0.5280145	0.9536784
20	S	0.5240868	0.5240868	0.5240868	0.94658434
21	I	0.53963697	0.53963697	0.53963697	0.97467047
22	T	0.5257575	0.5257575	0.5257575	0.94960195
23	K	0.5447108	0.5447108	0.5447108	0.9838347
24	L	0.5187629	0.5187629	0.5187629	0.93696856
25	F	0.5144666	0.5144666	0.5144666	0.92920876
26	Y	0.5123213	0.5123213	0.5123213	0.92533404
27	S	0.48430732	0.48430732	0.48430732	0.8747363
28	H	0.5157613	0.5157613	0.5157613	0.9315472
29	L	0.5010349	0.5010349	0.5010349	0.904949
30	S	0.48760986	0.48760986	0.48760986	0.88070124
31	I	0.4930839	0.4930839	0.4930839	0.8905882
32	P	0.48924157	0.48924157	0.48924157	0.88364834
33	F	0.5059138	0.5059138	0.5059138	0.9137611
34	P	0.5147659	0.5147659	0.5147659	0.9297494
35	S	0.5254505	0.5254505	0.5254505	0.9490475
36	T	0.5234139	0.5234139	0.5234139	0.945369
37	Y	0.5364013	0.5364013	0.5364013	0.9688263
38	L	0.52851355	0.52851355	0.52851355	0.95457983
39	S	0.5448558	0.5448558	0.5448558	0.98409647
40	I	0.5536609	0.5536609	0.5536609	1.0
41	A	0.5272813	0.5272813	0.5272813	0.95235413
42	G	0.5475305	0.5475305	0.5475305	0.9889274
43	A	0.54695296	0.54695296	0.54695296	0.98788434
44	T	0.5176779	0.5176779	0.5176779	0.9350089
45	L	0.5146941	0.5146941	0.5146941	0.92961967
46	F	0.5148007	0.5148007	0.5148007	0.92981225
47	F	0.52081203	0.52081203	0.52081203	0.94066966
48	I	0.51041067	0.51041067	0.51041067	0.9218831
49	L	0.528648	0.528648	0.528648	0.9548227
50	I	0.5369792	0.5369792	0.5369792	0.96987015
51	Q	0.5470116	0.5470116	0.5470116	0.98799026
52	Y	0.52749	0.52749	0.52749	0.95273113
53	L	0.509798	0.509798	0.509798	0.92077655
54	V	0.49634886	0.49634886	0.49634886	0.89648527
55	P	0.51069725	0.51069725	0.51069725	0.9224007
56	S	0.48542494	0.48542494	0.48542494	0.8767549
57	A	0.46254706	0.46254706	0.46254706	0.83543384
58	L	0.44740474	0.44740474	0.44740474	0.80808437
59	S	0.46601993	0.46601993	0.46601993	0.8417064
60	S	0.45959672	0.45959672	0.45959672	0.830105
61	K	0.44724965	0.44724965	0.44724965	0.8078042
62	H	0.49417293	0.49417293	0.49417293	0.8925552
63	S	0.4762801	0.4762801	0.4762801	0.86023784
64	S	0.4784141	0.4784141	0.4784141	0.8640922
65	T	0.430519	0.430519	0.430519	0.77758604
66	L	0.33525413	0.33525413	0.33525413	0.60552245
67	P	0.22623542	0.22623542	0.22623542	0.4086173
68	P	0.2572413	0.2572413	0.2572413	0.46461886
69	G	0.2207184	0.2207184	0.2207184	0.39865264
70	P	0.1582397	0.1582397	0.1582397	0.28580618
71	L	0.22885573	0.22885573	0.22885573	0.41334996
72	S	0.11471519	0.11471519	0.11471519	0.20719394
73	V	0.048119165	0.048119165	0.048119165	0.08691089
74	P	0.1854242	0.1854242	0.1854242	0.33490568
75	I	0.019375006	0.019375006	0.019375006	0.034994353
76	F	0.019691419	0.019691419	0.019691419	0.035565846
77	G	0.1908925	0.1908925	0.1908925	0.34478232
78	N	-0.015871515	0.015871515	0.015871515	0.02866649
79	W	0.04851562	0.04851562	0.04851562	0.08762696
80	L	0.1406192	0.1406192	0.1406192	0.25398073
81	Q	0.13830334	0.13830334	0.13830334	0.24979791
82	V	0.11771165	0.11771165	0.11771165	0.21260603
83	G	0.19741346	0.19741346	0.19741346	0.3565602
84	N	0.33277223	0.33277223	0.33277223	0.60103977
85	D	0.340211	0.340211	0.340211	0.61447537
86	L	0.2328039	0.2328039	0.2328039	0.420481
87	N	0.04396565	0.04396565	0.04396565	0.07940898
88	H	-0.15527615	0.15527615	0.15527615	0.2804535
89	R	0.19070722	0.19070722	0.19070722	0.34444767
90	L	0.20986	0.20986	0.20986	0.37904066
91	L	0.07624386	0.07624386	0.07624386	0.13770859
92	A	0.16064726	0.16064726	0.16064726	0.29015458
93	S	0.4110304	0.4110304	0.4110304	0.7423865
94	M	0.23312552	0.23312552	0.23312552	0.4210619
95	S	0.16829342	0.16829342	0.16829342	0.30396476
96	Q	0.40357208	0.40357208	0.40357208	0.7289156
97	T	0.39389098	0.39389098	0.39389098	0.71142995
98	Y	0.29467478	0.29467478	0.29467478	0.53222966
99	G	0.17102037	0.17102037	0.17102037	0.30889007
100	P	0.2872504	0.2872504	0.2872504	0.51882005
101	V	0.058659427	0.058659427	0.058659427	0.105948284
102	F	-0.10749551	0.10749551	0.10749551	0.19415404
103	L	0.18177557	0.18177557	0.18177557	0.32831568
104	L	0.018081265	0.018081265	0.018081265	0.03265765
105	K	0.24528578	0.24528578	0.24528578	0.44302526
106	L	-0.14244881	0.14244881	0.14244881	0.2572853
107	G	-0.038948312	0.038948312	0.038948312	0.07034687
108	S	0.05236325	0.05236325	0.05236325	0.09457639
109	K	0.033651832	0.033651832	0.033651832	0.06078058
110	N	0.3495153	0.3495153	0.3495153	0.6312804
111	L	0.0051977523	0.0051977523	0.0051977523	0.00938797
112	V	-0.016609147	0.016609147	0.016609147	0.02999877
113	V	-0.2420055	0.2420055	0.2420055	0.43710056
114	V	-0.0279132	0.0279132	0.0279132	0.050415695
115	S	-0.1337848	0.1337848	0.1337848	0.24163671
116	D	0.1207969	0.1207969	0.1207969	0.21817848
117	P	0.002746025	0.002746025	0.002746025	0.00495976
118	E	0.37829813	0.37829813	0.37829813	0.6832668
119	L	0.15102042	0.15102042	0.15102042	0.27276698
120	A	-0.061373	0.061373	0.061373	0.11084943
121	T	0.18640889	0.18640889	0.18640889	0.3366842
122	Q	0.3088731	0.3088731	0.3088731	0.5578741
123	V	-0.11933734	0.11933734	0.11933734	0.21554229
124	L	-0.15266459	0.15266459	0.15266459	0.2757366
125	H	-0.026914516	0.026914516	0.026914516	0.048611913
126	S	0.0055110757	0.0055110757	0.0055110757	0.009953883
127	Q	-0.052670706	0.052670706	0.052670706	0.0951317
128	G	-0.20232445	0.20232445	0.20232445	0.36543024
129	V	-0.05767999	0.05767999	0.05767999	0.10417926
130	E	-0.19105057	0.19105057	0.19105057	0.34506783
131	F	-0.16497599	0.16497599	0.16497599	0.29797295
132	G	-0.22842883	0.22842883	0.22842883	0.4125789
133	S	-0.17063995	0.17063995	0.17063995	0.30820298
134	R	-0.17400849	0.17400849	0.17400849	0.3142871
135	P	-0.09938084	0.09938084	0.09938084	0.17949766
136	R	-0.03812644	0.03812644	0.03812644	0.06886243
137	N	-0.26191238	0.26191238	0.26191238	0.47305554
138	V	-0.16938902	0.16938902	0.16938902	0.3059436
139	V	-0.22828135	0.22828135	0.22828135	0.41231254
140	F	-0.17876524	0.17876524	0.17876524	0.32287854
141	D	0.15781164	0.15781164	0.15781164	0.28503302
142	I	-0.09425554	0.09425554	0.09425554	0.17024054
143	F	-0.106605366	0.106605366	0.106605366	0.19254631
144	T	-0.15758328	0.15758328	0.15758328	0.28462055
145	G	-0.23697555	0.23697555	0.23697555	0.42801568
146	N	-0.08736921	0.08736921	0.08736921	0.15780275
147	G	-0.08233137	0.08233137	0.08233137	0.14870359
148	Q	0.0047846865	0.0047846865	0.0047846865	0.008641907
149	D	-0.33822727	0.33822727	0.33822727	0.6108924
150	M	-0.2159824	0.2159824	0.2159824	0.3900987
151	V	-0.36637807	0.36637807	0.36637807	0.66173726
152	F	-0.18071581	0.18071581	0.18071581	0.3264016
153	T	-0.30119485	0.30119485	0.30119485	0.544006
154	V	-0.1305076	0.1305076	0.1305076	0.23571756
155	Y	-0.14293268	0.14293268	0.14293268	0.25815925
156	G	-0.025045732	0.025045732	0.025045732	0.045236588
157	D	0.12937948	0.12937948	0.12937948	0.23368
158	H	-0.061338168	0.061338168	0.061338168	0.11078652
159	W	-0.17295802	0.17295802	0.17295802	0.3123898
160	R	-0.12473836	0.12473836	0.12473836	0.22529738
161	K	0.04192229	0.04192229	0.04192229	0.07571834
162	M	-0.19839546	0.19839546	0.19839546	0.35833386
163	R	-0.18468651	0.18468651	0.18468651	0.3335733
164	R	0.026145458	0.026145458	0.026145458	0.04722287
165	I	-0.16590197	0.16590197	0.16590197	0.29964545
166	M	-0.24249914	0.24249914	0.24249914	0.43799216
167	T	-0.18984008	0.18984008	0.18984008	0.34288147
168	L	0.032395765	0.032395765	0.032395765	0.058511924
169	P	0.034673974	0.034673974	0.034673974	0.062626734
170	F	-0.12814252	0.12814252	0.12814252	0.23144585
171	F	-0.22467744	0.22467744	0.22467744	0.40580332
172	T	-0.058602527	0.058602527	0.058602527	0.10584552
173	N	0.033251263	0.033251263	0.033251263	0.06005709
174	K	0.08728926	0.08728926	0.08728926	0.15765834
175	V	0.006369092	0.006369092	0.006369092	0.011503597
176	V	-0.086131066	0.086131066	0.086131066	0.15556645
177	H	0.11743263	0.11743263	0.11743263	0.21210207
178	N	0.2721437	0.2721437	0.2721437	0.49153495
179	Y	0.022569757	0.022569757	0.022569757	0.04076458
180	S	0.14527386	0.14527386	0.14527386	0.26238778
181	N	0.3621151	0.3621151	0.3621151	0.65403765
182	M	0.18106043	0.18106043	0.18106043	0.32702404
183	W	-0.029772896	0.029772896	0.029772896	0.053774603
184	E	0.23465551	0.23465551	0.23465551	0.42382532
185	Q	0.36723197	0.36723197	0.36723197	0.66327953
186	E	0.048610557	0.048610557	0.048610557	0.087798424
187	M	0.2104099	0.2104099	0.2104099	0.38003385
188	D	0.4026494	0.4026494	0.4026494	0.7272491
189	L	0.22760433	0.22760433	0.22760433	0.41108975
190	V	0.11068074	0.11068074	0.11068074	0.19990708
191	V	0.35250714	0.35250714	0.35250714	0.6366842
192	R	0.4643734	0.4643734	0.4643734	0.8387325
193	D	0.30977783	0.30977783	0.30977783	0.5595082
194	L	0.3056783	0.3056783	0.3056783	0.5521038
195	E	0.46487436	0.46487436	0.46487436	0.8396373
196	A	0.44264588	0.44264588	0.44264588	0.7994891
197	N	0.38058886	0.38058886	0.38058886	0.6874042
198	E	0.4357124	0.4357124	0.4357124	0.78696615
199	R	0.44642118	0.44642118	0.44642118	0.8063079
200	V	0.36455795	0.36455795	0.36455795	0.6584498
201	K	0.3725213	0.3725213	0.3725213	0.67283297
202	S	0.41420227	0.41420227	0.41420227	0.7481154
203	E	0.39755723	0.39755723	0.39755723	0.7180518
204	G	0.31251103	0.31251103	0.31251103	0.5644448
205	I	0.20694312	0.20694312	0.20694312	0.37377232
206	V	0.10794308	0.10794308	0.10794308	0.19496243
207	I	0.061343156	0.061343156	0.061343156	0.11079553
208	R	-0.07894536	0.07894536	0.07894536	0.14258792
209	K	0.33538958	0.33538958	0.33538958	0.60576713
210	R	0.17373382	0.17373382	0.17373382	0.313791
211	L	0.07232627	0.07232627	0.07232627	0.13063279
212	Q	-0.004676141	0.004676141	0.004676141	0.008445857
213	L	0.08132087	0.08132087	0.08132087	0.14687847
214	M	-0.06745049	0.06745049	0.06745049	0.12182636
215	L	-0.19408713	0.19408713	0.19408713	0.35055235
216	Y	-0.15614711	0.15614711	0.15614711	0.2820266
217	N	0.093303844	0.093303844	0.093303844	0.16852163
218	I	-0.09169641	0.09169641	0.09169641	0.16561836
219	M	-0.25640234	0.25640234	0.25640234	0.46310356
220	Y	-0.13358055	0.13358055	0.13358055	0.2412678
221	R	0.0745312	0.0745312	0.0745312	0.13461524
222	M	-0.20321108	0.20321108	0.20321108	0.36703166
223	M	-0.18505265	0.18505265	0.18505265	0.33423463
224	F	-0.19707848	0.19707848	0.19707848	0.35595518
225	D	-0.07834062	0.07834062	0.07834062	0.14149566
226	A	0.115407325	0.115407325	0.115407325	0.20844404
227	K	0.19927222	0.19927222	0.19927222	0.35991743
228	F	0.23918754	0.23918754	0.23918754	0.43201086
229	E	0.26213688	0.26213688	0.26213688	0.47346103
230	S	0.35122627	0.35122627	0.35122627	0.6343707
231	Q	0.35337767	0.35337767	0.35337767	0.6382565
232	D	0.35721344	0.35721344	0.35721344	0.64518446
233	D	0.17917874	0.17917874	0.17917874	0.32362542
234	P	0.34362814	0.34362814	0.34362814	0.62064725
235	L	0.2504842	0.2504842	0.2504842	0.45241445
236	F	0.22277197	0.22277197	0.22277197	0.40236172
237	I	0.32981616	0.32981616	0.32981616	0.5957006
238	E	0.31071615	0.31071615	0.31071615	0.56120294
239	A	-0.013225782	0.013225782	0.013225782	0.023887873
240	T	0.21435785	0.21435785	0.21435785	0.3871645
241	R	0.3011112	0.3011112	0.3011112	0.5438549
242	F	-0.013457786	0.013457786	0.013457786	0.02430691
243	N	-0.11217749	0.11217749	0.11217749	0.20261045
244	S	0.15425001	0.15425001	0.15425001	0.27860013
245	E	0.20490335	0.20490335	0.20490335	0.37008816
246	R	-0.1418049	0.1418049	0.1418049	0.2561223
247	S	0.025347054	0.025347054	0.025347054	0.045780826
248	R	0.20792194	0.20792194	0.20792194	0.3755402
249	L	0.038671378	0.038671378	0.038671378	0.06984668
250	A	-0.07530214	0.07530214	0.07530214	0.13600768
251	Q	0.059472673	0.059472673	0.059472673	0.10741714
252	S	0.042304557	0.042304557	0.042304557	0.07640878
253	F	0.01703084	0.01703084	0.01703084	0.030760417
254	E	0.032055	0.032055	0.032055	0.05789645
255	Y	0.038114816	0.038114816	0.038114816	0.06884144
256	N	-0.19090758	0.19090758	0.19090758	0.34480956
257	Y	-0.10091968	0.10091968	0.10091968	0.18227705
258	G	-0.07720831	0.07720831	0.07720831	0.13945054
259	D	-0.15582319	0.15582319	0.15582319	0.28144154
260	F	-0.069948256	0.069948256	0.069948256	0.1263377
261	I	-0.032980446	0.032980446	0.032980446	0.059567947
262	P	0.017421784	0.017421784	0.017421784	0.03146652
263	L	0.10209401	0.10209401	0.10209401	0.18439807
264	L	0.07780296	0.07780296	0.07780296	0.14052457
265	R	0.08705496	0.08705496	0.08705496	0.15723515
266	P	0.20098552	0.20098552	0.20098552	0.36301193
267	F	0.14832313	0.14832313	0.14832313	0.26789525
268	L	0.032147914	0.032147914	0.032147914	0.058064263
269	R	0.17146197	0.17146197	0.17146197	0.30968767
270	G	0.09571748	0.09571748	0.09571748	0.17288105
271	Y	0.1141809	0.1141809	0.1141809	0.20622893
272	L	0.2360203	0.2360203	0.2360203	0.42629033
273	N	0.2708738	0.2708738	0.2708738	0.48924133
274	K	0.24199	0.24199	0.24199	0.43707258
275	C	0.03239895	0.03239895	0.03239895	0.058517676
276	K	0.37311146	0.37311146	0.37311146	0.6738988
277	D	0.3269676	0.3269676	0.3269676	0.59055567
278	L	0.09521527	0.09521527	0.09521527	0.17197397
279	Q	0.12504645	0.12504645	0.12504645	0.22585385
280	T	0.36233008	0.36233008	0.36233008	0.654426
281	R	0.2329543	0.2329543	0.2329543	0.42075264
282	R	-0.06972634	0.06972634	0.06972634	0.1259369
283	L	0.22223431	0.22223431	0.22223431	0.40139064
284	A	0.34389815	0.34389815	0.34389815	0.62113494
285	F	0.14512014	0.14512014	0.14512014	0.26211014
286	F	0.031400315	0.031400315	0.031400315	0.05671398
287	N	0.3505404	0.3505404	0.3505404	0.6331319
288	N	0.34340438	0.34340438	0.34340438	0.62024313
289	Y	0.24799055	0.24799055	0.24799055	0.44791052
290	Y	0.13828954	0.13828954	0.13828954	0.24977298
291	I	0.28282097	0.28282097	0.28282097	0.5108198
292	E	0.40391785	0.40391785	0.40391785	0.7295401
293	K	0.40275064	0.40275064	0.40275064	0.72743195
294	R	0.24023245	0.24023245	0.24023245	0.43389815
295	R	0.340917	0.340917	0.340917	0.6157505
296	K	0.46494222	0.46494222	0.46494222	0.8397598
297	I	0.47570926	0.47570926	0.47570926	0.85920686
298	M	0.48426136	0.48426136	0.48426136	0.8746533
299	A	0.49053133	0.49053133	0.49053133	0.88597786
300	A	0.45441923	0.45441923	0.45441923	0.82075363
301	N	0.46338505	0.46338505	0.46338505	0.8369473
302	G	0.46187973	0.46187973	0.46187973	0.8342285
303	E	0.45489693	0.45489693	0.45489693	0.8216165
304	N	0.4753783	0.4753783	0.4753783	0.8586091
305	H	0.50846404	0.50846404	0.50846404	0.9183672
306	M	0.5227118	0.5227118	0.5227118	0.944101
307	I	0.41600773	0.41600773	0.41600773	0.75137633
308	S	0.4139296	0.4139296	0.4139296	0.74762297
309	C	0.122094534	0.122094534	0.122094534	0.22052221
310	A	0.0029319543	0.0029319543	0.0029319543	0.0052955775
311	I	0.09455667	0.09455667	0.09455667	0.17078443
312	D	0.25654572	0.25654572	0.25654572	0.46336251
313	H	0.2789454	0.2789454	0.2789454	0.5038199
314	I	0.10535351	0.10535351	0.10535351	0.19028525
315	I	0.3189945	0.3189945	0.3189945	0.57615495
316	D	0.4859764	0.4859764	0.4859764	0.87775093
317	A	0.27725706	0.27725706	0.27725706	0.5007705
318	Q	0.33173385	0.33173385	0.33173385	0.5991643
319	M	0.5035347	0.5035347	0.5035347	0.909464
320	K	0.46439755	0.46439755	0.46439755	0.8387761
321	G	0.38906017	0.38906017	0.38906017	0.7027048
322	E	0.37859806	0.37859806	0.37859806	0.6838085
323	I	0.16502301	0.16502301	0.16502301	0.2980579
324	S	0.37126404	0.37126404	0.37126404	0.6705621
325	E	0.30974025	0.30974025	0.30974025	0.5594403
326	E	0.29089424	0.29089424	0.29089424	0.5254014
327	N	0.02131381	0.02131381	0.02131381	0.038496144
328	V	0.17630497	0.17630497	0.17630497	0.3184349
329	L	0.104235604	0.104235604	0.104235604	0.18826614
330	Y	-0.07080087	0.07080087	0.07080087	0.12787767
331	I	-0.09563812	0.09563812	0.09563812	0.1727377
332	V	-0.02987766	0.02987766	0.02987766	0.053963825
333	E	-0.17531294	0.17531294	0.17531294	0.31664315
334	N	-0.21584551	0.21584551	0.21584551	0.38985145
335	I	-0.115337215	0.115337215	0.115337215	0.20831741
336	N	-0.26189554	0.26189554	0.26189554	0.47302514
337	V	-0.19327433	0.19327433	0.19327433	0.3490843
338	A	-0.14904018	0.14904018	0.14904018	0.26919034
339	A	-0.15176311	0.15176311	0.15176311	0.2741084
340	I	-0.12467564	0.12467564	0.12467564	0.2251841
341	E	-0.21410932	0.21410932	0.21410932	0.3867156
342	T	-0.2040555	0.2040555	0.2040555	0.3685568
343	T	-0.19837837	0.19837837	0.19837837	0.35830298
344	L	-0.1369308	0.1369308	0.1369308	0.24731886
345	W	-0.20670852	0.20670852	0.20670852	0.37334856
346	S	-0.08517145	0.08517145	0.08517145	0.15383324
347	M	0.023718854	0.023718854	0.023718854	0.042840037
348	E	-0.17342184	0.17342184	0.17342184	0.31322753
349	W	-0.081228256	0.081228256	0.081228256	0.1467112
350	A	0.06715431	0.06715431	0.06715431	0.1212914
351	I	-0.06556339	0.06556339	0.06556339	0.11841794
352	A	-0.058882404	0.058882404	0.058882404	0.10635102
353	E	-0.13037583	0.13037583	0.13037583	0.23547956
354	L	0.0558087	0.0558087	0.0558087	0.10079942
355	V	-0.15884997	0.15884997	0.15884997	0.2869084
356	N	0.16176322	0.16176322	0.16176322	0.2921702
357	H	0.15865177	0.15865177	0.15865177	0.2865504
358	P	0.33251914	0.33251914	0.33251914	0.60058266
359	T	0.42056593	0.42056593	0.42056593	0.7596092
360	V	0.2594572	0.2594572	0.2594572	0.4686211
361	Q	-0.0037783526	0.0037783526	0.0037783526	0.006824308
362	N	0.41252145	0.41252145	0.41252145	0.7450796
363	K	0.4276559	0.4276559	0.4276559	0.7724148
364	I	0.22807558	0.22807558	0.22807558	0.4119409
365	R	0.2823287	0.2823287	0.2823287	0.5099307
366	E	0.48710376	0.48710376	0.48710376	0.87978715
367	E	0.35380626	0.35380626	0.35380626	0.6390306
368	I	0.30233184	0.30233184	0.30233184	0.54605955
369	S	0.44975507	0.44975507	0.44975507	0.8123294
370	K	0.526069	0.526069	0.526069	0.95016456
371	V	0.46707758	0.46707758	0.46707758	0.84361666
372	L	0.4563406	0.4563406	0.4563406	0.824224
373	K	0.44852015	0.44852015	0.44852015	0.810099
374	D	0.45643118	0.45643118	0.45643118	0.82438755
375	Q	0.45065215	0.45065215	0.45065215	0.8139497
376	P	0.44054374	0.44054374	0.44054374	0.7956923
377	V	0.38679257	0.38679257	0.38679257	0.6986091
378	T	0.3711771	0.3711771	0.3711771	0.6704051
379	E	0.1670117	0.1670117	0.1670117	0.30164978
380	S	0.3662992	0.3662992	0.3662992	0.6615948
381	S	0.39647552	0.39647552	0.39647552	0.71609807
382	L	0.3180885	0.3180885	0.3180885	0.5745186
383	H	0.33869508	0.33869508	0.33869508	0.6117374
384	E	0.40426686	0.40426686	0.40426686	0.7301705
385	L	0.18001123	0.18001123	0.18001123	0.325129
386	P	0.24483727	0.24483727	0.24483727	0.44221517
387	Y	0.12981877	0.12981877	0.12981877	0.2344734
388	L	0.026601417	0.026601417	0.026601417	0.048046406
389	Q	0.10108035	0.10108035	0.10108035	0.18256724
390	A	0.0819359	0.0819359	0.0819359	0.1479893
391	T	0.06355796	0.06355796	0.06355796	0.11479582
392	V	0.05424528	0.05424528	0.05424528	0.09797563
393	K	0.04051726	0.04051726	0.04051726	0.07318064
394	E	-0.051537	0.051537	0.051537	0.093084045
395	V	-0.100736275	0.100736275	0.100736275	0.18194579
396	L	-0.20735252	0.20735252	0.20735252	0.37451175
397	R	0.049117934	0.049117934	0.049117934	0.08871483
398	L	-0.038892426	0.038892426	0.038892426	0.07024593
399	H	-0.12397594	0.12397594	0.12397594	0.22392033
400	T	-0.1413792	0.1413792	0.1413792	0.25535342
401	P	-0.23295617	0.23295617	0.23295617	0.420756
402	I	-0.30195266	0.30195266	0.30195266	0.5453747
403	P	-0.18660057	0.18660057	0.18660057	0.3370304
404	L	-0.19165479	0.19165479	0.19165479	0.34615913
405	L	-0.2702536	0.2702536	0.2702536	0.48812112
406	V	-0.36036247	0.36036247	0.36036247	0.6508721
407	P	-0.16427103	0.16427103	0.16427103	0.2966997
408	H	-0.23189564	0.23189564	0.23189564	0.41884053
409	M	-0.095041476	0.095041476	0.095041476	0.17166008
410	N	-0.11935649	0.11935649	0.11935649	0.21557687
411	L	-0.08138516	0.08138516	0.08138516	0.14699459
412	E	0.23365839	0.23365839	0.23365839	0.42202434
413	E	0.3221166	0.3221166	0.3221166	0.581794
414	A	0.02881962	0.02881962	0.02881962	0.052052833
415	K	0.3607269	0.3607269	0.3607269	0.6515303
416	L	0.18533482	0.18533482	0.18533482	0.33474424
417	G	0.22755946	0.22755946	0.22755946	0.41100872
418	N	0.25448766	0.25448766	0.25448766	0.45964533
419	Y	0.28623062	0.28623062	0.28623062	0.5169782
420	T	0.36910996	0.36910996	0.36910996	0.6666715
421	I	-0.012757383	0.012757383	0.012757383	0.02304187
422	P	0.08299435	0.08299435	0.08299435	0.14990105
423	R	0.10590211	0.10590211	0.10590211	0.19127612
424	E	-0.06871951	0.06871951	0.06871951	0.12411841
425	S	-0.049616013	0.049616013	0.049616013	0.089614436
426	K	-0.09678718	0.09678718	0.09678718	0.17481309
427	V	-0.06040068	0.06040068	0.06040068	0.109093264
428	V	-0.19451062	0.19451062	0.19451062	0.35131723
429	V	-0.122364655	0.122364655	0.122364655	0.22101009
430	N	-0.24861385	0.24861385	0.24861385	0.4490363
431	A	-0.2620735	0.2620735	0.2620735	0.47334653
432	W	-0.070024475	0.070024475	0.070024475	0.12647538
433	W	-0.0499073	0.0499073	0.0499073	0.09014055
434	L	-0.0016314606	0.0016314606	0.0016314606	0.0029466783
435	A	-0.068010114	0.068010114	0.068010114	0.12283712
436	N	0.080330774	0.080330774	0.080330774	0.1450902
437	N	0.16279067	0.16279067	0.16279067	0.29402593
438	P	0.29450846	0.29450846	0.29450846	0.53192925
439	S	0.3496815	0.3496815	0.3496815	0.6315806
440	W	0.17885904	0.17885904	0.17885904	0.32304797
441	W	0.016775448	0.016775448	0.016775448	0.030299136
442	K	0.3447281	0.3447281	0.3447281	0.622634
443	N	0.2337265	0.2337265	0.2337265	0.42214736
444	P	0.12841438	0.12841438	0.12841438	0.23193686
445	E	0.27658725	0.27658725	0.27658725	0.4995607
446	E	0.24646086	0.24646086	0.24646086	0.44514763
447	F	0.03981777	0.03981777	0.03981777	0.07191724
448	R	0.19335435	0.19335435	0.19335435	0.34922883
449	P	0.013101086	0.013101086	0.013101086	0.023662653
450	E	0.18601245	0.18601245	0.18601245	0.33596817
451	R	0.12302091	0.12302091	0.12302091	0.2221954
452	F	0.03309506	0.03309506	0.03309506	0.059774965
453	L	0.25058463	0.25058463	0.25058463	0.45259583
454	E	0.38446322	0.38446322	0.38446322	0.6944019
455	E	0.4595456	0.4595456	0.4595456	0.83001274
456	E	0.45482996	0.45482996	0.45482996	0.8214955
457	H	0.48778537	0.48778537	0.48778537	0.8810182
458	E	0.48537868	0.48537868	0.48537868	0.8766714
459	T	0.48095182	0.48095182	0.48095182	0.8686757
460	D	0.5025433	0.5025433	0.5025433	0.90767336
461	A	0.4551015	0.4551015	0.4551015	0.8219859
462	V	0.41516045	0.41516045	0.41516045	0.74984604
463	A	0.38586298	0.38586298	0.38586298	0.6969301
464	G	0.3892597	0.3892597	0.3892597	0.70306516
465	G	0.39525568	0.39525568	0.39525568	0.71389484
466	K	0.4169761	0.4169761	0.4169761	0.75312537
467	V	0.40198952	0.40198952	0.40198952	0.72605723
468	D	0.28616658	0.28616658	0.28616658	0.5168625
469	F	0.20263076	0.20263076	0.20263076	0.3659835
470	R	0.2031101	0.2031101	0.2031101	0.36684924
471	F	0.06827232	0.06827232	0.06827232	0.12331071
472	L	-0.024762886	0.024762886	0.024762886	0.044725724
473	P	-0.039645754	0.039645754	0.039645754	0.07160656
474	F	-0.071553275	0.071553275	0.071553275	0.12923664
475	G	-0.14479981	0.14479981	0.14479981	0.26153156
476	V	-0.06900913	0.06900913	0.06900913	0.12464151
477	G	-0.032260902	0.032260902	0.032260902	0.05826834
478	R	-0.14982606	0.14982606	0.14982606	0.2706098
479	R	-0.17478767	0.17478767	0.17478767	0.31569442
480	S	-0.17421302	0.17421302	0.17421302	0.31465653
481	C	-0.047621265	0.047621265	0.047621265	0.0860116
482	P	-0.1998906	0.1998906	0.1998906	0.36103433
483	G	0.010511631	0.010511631	0.010511631	0.018985683
484	I	-0.092318736	0.092318736	0.092318736	0.16674237
485	I	-0.024334604	0.024334604	0.024334604	0.04395218
486	L	-0.114798956	0.114798956	0.114798956	0.20734523
487	A	-0.10364836	0.10364836	0.10364836	0.18720548
488	L	0.027973523	0.027973523	0.027973523	0.05052465
489	P	-0.021890074	0.021890074	0.021890074	0.039536968
490	I	-0.19770825	0.19770825	0.19770825	0.35709265
491	L	-0.12846437	0.12846437	0.12846437	0.23202716
492	G	0.13597235	0.13597235	0.13597235	0.24558777
493	L	0.10387874	0.10387874	0.10387874	0.18762158
494	V	-0.030191662	0.030191662	0.030191662	0.05453096
495	I	0.04857248	0.04857248	0.04857248	0.087729655
496	A	0.09608703	0.09608703	0.09608703	0.17354852
497	K	0.15746993	0.15746993	0.15746993	0.2844158
498	L	0.15043966	0.15043966	0.15043966	0.27171806
499	V	0.11699493	0.11699493	0.11699493	0.21131152
500	T	0.21325675	0.21325675	0.21325675	0.3851757
501	N	0.33365396	0.33365396	0.33365396	0.6026323
502	F	0.23830296	0.23830296	0.23830296	0.4304132
503	Q	0.43533462	0.43533462	0.43533462	0.7862838
504	M	0.14817005	0.14817005	0.14817005	0.26761878
505	K	0.47090346	0.47090346	0.47090346	0.8505268
506	A	0.30179253	0.30179253	0.30179253	0.5450855
507	P	0.36638686	0.36638686	0.36638686	0.6617531
508	E	0.3927245	0.3927245	0.3927245	0.70932317
509	G	0.42088845	0.42088845	0.42088845	0.76019174
510	T	0.37480482	0.37480482	0.37480482	0.6769573
511	K	0.39611962	0.39611962	0.39611962	0.71545523
512	I	0.33356866	0.33356866	0.33356866	0.60247827
513	D	0.335991	0.335991	0.335991	0.60685337
514	V	0.19477563	0.19477563	0.19477563	0.35179585
515	S	0.2859609	0.2859609	0.2859609	0.51649106
516	E	0.20153105	0.20153105	0.20153105	0.36399725
517	K	0.3059602	0.3059602	0.3059602	0.55261296
518	G	0.23615955	0.23615955	0.23615955	0.42654184
519	G	0.12576519	0.12576519	0.12576519	0.227152
520	Q	0.035968203	0.035968203	0.035968203	0.06496432
521	F	0.06548057	0.06548057	0.06548057	0.118268356
522	S	-0.043310057	0.043310057	0.043310057	0.078224875
523	L	0.03798801	0.03798801	0.03798801	0.06861241
524	H	-0.10440083	0.10440083	0.10440083	0.18856455
525	I	0.13397193	0.13397193	0.13397193	0.24197468
526	A	0.13677183	0.13677183	0.13677183	0.24703175
527	N	0.30610174	0.30610174	0.30610174	0.5528686
528	H	0.3006381	0.3006381	0.3006381	0.5430004
529	S	0.3156838	0.3156838	0.3156838	0.57017535
530	I	0.41969672	0.41969672	0.41969672	0.75803924
531	V	0.21294287	0.21294287	0.21294287	0.3846088
532	L	0.42047635	0.42047635	0.42047635	0.7594474
533	F	0.41518748	0.41518748	0.41518748	0.74989486
534	H	0.477202	0.477202	0.477202	0.86190295
535	P	0.5037554	0.5037554	0.5037554	0.90986264
536	I	0.4689259	0.4689259	0.4689259	0.846955
537	R	0.47616452	0.47616452	0.47616452	0.8600291
538	T	0.48843098	0.48843098	0.48843098	0.88218427
