## Supplementary material for "The N-Terminus of *Sophora tonkinensis* Cytochrome P450s Evolves Neutrally yet Encodes Rich Functional Information: A Protein Language Model Analysis": Dataset S1: StonChr1AG007090.1_residue_importance.csv

position	amino_acid	cosine_similarity	abs_cosine	final_score	final_score_norm
1	M	0.45774478	0.45774478	0.45774478	0.91569287
2	E	0.44004706	0.44004706	0.44004706	0.88028955
3	F	0.45313165	0.45313165	0.45313165	0.9064646
4	L	0.453675	0.453675	0.453675	0.9075515
5	R	0.4555119	0.4555119	0.4555119	0.9112261
6	L	0.46688473	0.46688473	0.46688473	0.9339768
7	Y	0.47569314	0.47569314	0.47569314	0.9515976
8	G	0.45260742	0.45260742	0.45260742	0.9054159
9	A	0.45452997	0.45452997	0.45452997	0.9092618
10	F	0.47991508	0.47991508	0.47991508	0.9600433
11	V	0.47735924	0.47735924	0.47735924	0.9549305
12	A	0.44852698	0.44852698	0.44852698	0.89725316
13	F	0.48695606	0.48695606	0.48695606	0.9741284
14	M	0.499889	0.499889	0.499889	1.0
15	A	0.4696655	0.4696655	0.4696655	0.9395396
16	A	0.47562027	0.47562027	0.47562027	0.9514518
17	L	0.48007968	0.48007968	0.48007968	0.96037257
18	C	0.49878222	0.49878222	0.49878222	0.997786
19	L	0.4712523	0.4712523	0.4712523	0.9427139
20	L	0.47461674	0.47461674	0.47461674	0.9494443
21	L	0.480545	0.480545	0.480545	0.9613035
22	F	0.48031798	0.48031798	0.48031798	0.9608493
23	F	0.47620562	0.47620562	0.47620562	0.9526228
24	I	0.4834214	0.4834214	0.4834214	0.96705747
25	L	0.4902627	0.4902627	0.4902627	0.9807431
26	T	0.47986385	0.47986385	0.47986385	0.95994085
27	Y	0.4853605	0.4853605	0.4853605	0.9709366
28	C	0.4991615	0.4991615	0.4991615	0.99854475
29	W	0.48629466	0.48629466	0.48629466	0.9728053
30	W	0.42662105	0.42662105	0.42662105	0.8534316
31	V	0.36844987	0.36844987	0.36844987	0.7370634
32	S	0.43480986	0.43480986	0.43480986	0.86981285
33	P	0.46148902	0.46148902	0.46148902	0.923183
34	I	0.44259644	0.44259644	0.44259644	0.88538945
35	Q	0.45129588	0.45129588	0.45129588	0.9027922
36	T	0.44046375	0.44046375	0.44046375	0.8811231
37	Q	0.48125237	0.48125237	0.48125237	0.9627185
38	K	0.45127562	0.45127562	0.45127562	0.9027517
39	K	0.43799588	0.43799588	0.43799588	0.8761863
40	L	0.34399384	0.34399384	0.34399384	0.68814045
41	K	0.45880067	0.45880067	0.45880067	0.91780514
42	R	0.4283457	0.4283457	0.4283457	0.8568817
43	S	0.3810349	0.3810349	0.3810349	0.76223904
44	G	0.40726405	0.40726405	0.40726405	0.814709
45	F	0.3744997	0.3744997	0.3744997	0.7491658
46	G	0.3933385	0.3933385	0.3933385	0.7868517
47	G	0.23854268	0.23854268	0.23854268	0.4771913
48	P	0.30012244	0.30012244	0.30012244	0.60037816
49	T	0.3846346	0.3846346	0.3846346	0.76944005
50	P	0.34990096	0.34990096	0.34990096	0.6999573
51	S	0.304392	0.304392	0.304392	0.6089192
52	F	0.21222305	0.21222305	0.21222305	0.42454037
53	P	0.24551423	0.24551423	0.24551423	0.4911375
54	L	0.28445783	0.28445783	0.28445783	0.569042
55	G	0.24792504	0.24792504	0.24792504	0.4959602
56	N	0.2331517	0.2331517	0.2331517	0.46640697
57	I	0.25809875	0.25809875	0.25809875	0.5163121
58	K	0.40028235	0.40028235	0.40028235	0.8007425
59	E	0.38498145	0.38498145	0.38498145	0.7701339
60	M	0.3650831	0.3650831	0.3650831	0.7303283
61	K	0.4131789	0.4131789	0.4131789	0.8265413
62	R	0.4448912	0.4448912	0.4448912	0.88998
63	K	0.4647613	0.4647613	0.4647613	0.929729
64	N	0.45399815	0.45399815	0.45399815	0.90819794
65	S	0.45704693	0.45704693	0.45704693	0.91429687
66	N	0.45512646	0.45512646	0.45512646	0.91045505
67	I	0.44134206	0.44134206	0.44134206	0.88288015
68	H	0.44813076	0.44813076	0.44813076	0.89646053
69	S	0.46483156	0.46483156	0.46483156	0.9298696
70	L	0.44904044	0.44904044	0.44904044	0.8982803
71	V	0.44780582	0.44780582	0.44780582	0.89581054
72	V	0.43322343	0.43322343	0.43322343	0.86663926
73	P	0.44753024	0.44753024	0.44753024	0.89525926
74	S	0.4531752	0.4531752	0.4531752	0.90655166
75	N	0.46040997	0.46040997	0.46040997	0.92102444
76	S	0.46440563	0.46440563	0.46440563	0.92901754
77	N	0.45065236	0.45065236	0.45065236	0.9015049
78	L	0.45359576	0.45359576	0.45359576	0.907393
79	T	0.46103442	0.46103442	0.46103442	0.9222736
80	H	0.38633984	0.38633984	0.38633984	0.7728513
81	D	0.41754413	0.41754413	0.41754413	0.8352737
82	I	0.39693165	0.39693165	0.39693165	0.7940396
83	H	0.36756873	0.36756873	0.36756873	0.7353007
84	S	0.43514946	0.43514946	0.43514946	0.8704922
85	N	0.41251713	0.41251713	0.41251713	0.8252175
86	V	0.2869116	0.2869116	0.2869116	0.57395065
87	F	0.25189325	0.25189325	0.25189325	0.5038984
88	P	0.3350926	0.3350926	0.3350926	0.67033404
89	Y	0.2965044	0.2965044	0.2965044	0.5931405
90	F	0.22259815	0.22259815	0.22259815	0.44529516
91	S	0.432606	0.432606	0.432606	0.8654042
92	C	0.44446567	0.44446567	0.44446567	0.88912874
93	W	0.2307372	0.2307372	0.2307372	0.46157688
94	Q	0.35923776	0.35923776	0.35923776	0.7186351
95	K	0.4495782	0.4495782	0.4495782	0.89935607
96	S	0.43870518	0.43870518	0.43870518	0.8776052
97	H	0.36942017	0.36942017	0.36942017	0.73900443
98	G	0.34284127	0.34284127	0.34284127	0.6858348
99	K	0.40255848	0.40255848	0.40255848	0.80529577
100	V	0.28856015	0.28856015	0.28856015	0.57724845
101	F	0.15745927	0.15745927	0.15745927	0.3149885
102	V	0.30295384	0.30295384	0.30295384	0.60604227
103	Y	0.26634362	0.26634362	0.26634362	0.53280556
104	W	0.20760238	0.20760238	0.20760238	0.41529697
105	L	0.102332495	0.102332495	0.102332495	0.20471044
106	G	0.1694856	0.1694856	0.1694856	0.33904648
107	T	0.2624996	0.2624996	0.2624996	0.5251158
108	E	0.27880844	0.27880844	0.27880844	0.55774075
109	P	0.25353485	0.25353485	0.25353485	0.5071823
110	F	0.16658567	0.16658567	0.16658567	0.33324534
111	L	0.14578678	0.14578678	0.14578678	0.2916383
112	Y	0.05272496	0.05272496	0.05272496	0.10547334
113	V	0.20274888	0.20274888	0.20274888	0.40558782
114	A	0.17911498	0.17911498	0.17911498	0.3583095
115	D	0.25340307	0.25340307	0.25340307	0.50691867
116	P	0.24058172	0.24058172	0.24058172	0.48127028
117	E	0.37368485	0.37368485	0.37368485	0.7475357
118	F	0.2375535	0.2375535	0.2375535	0.4752125
119	L	0.20497371	0.20497371	0.20497371	0.41003847
120	K	0.35527936	0.35527936	0.35527936	0.7107165
121	K	0.37984824	0.37984824	0.37984824	0.75986516
122	M	0.28328726	0.28328726	0.28328726	0.56670034
123	S	0.16749829	0.16749829	0.16749829	0.33507097
124	A	0.27493817	0.27493817	0.27493817	0.54999846
125	E	0.34279138	0.34279138	0.34279138	0.685735
126	V	0.2607848	0.2607848	0.2607848	0.5216854
127	M	0.33718613	0.33718613	0.33718613	0.67452204
128	A	0.27838454	0.27838454	0.27838454	0.5568927
129	K	0.34659383	0.34659383	0.34659383	0.6933416
130	R	0.28421822	0.28421822	0.28421822	0.5685627
131	W	0.2688396	0.2688396	0.2688396	0.5377986
132	G	0.24421218	0.24421218	0.24421218	0.48853284
133	K	0.09198339	0.09198339	0.09198339	0.18400764
134	P	0.1601308	0.1601308	0.1601308	0.3203327
135	S	0.30361378	0.30361378	0.30361378	0.6073624
136	V	0.23726623	0.23726623	0.23726623	0.47463784
137	F	0.209194	0.209194	0.209194	0.41848093
138	R	0.25293756	0.25293756	0.25293756	0.50598747
139	N	0.24621564	0.24621564	0.24621564	0.49254063
140	D	0.19298396	0.19298396	0.19298396	0.38605362
141	R	0.122620955	0.122620955	0.122620955	0.24529637
142	D	0.15318212	0.15318212	0.15318212	0.30643228
143	P	0.18413202	0.18413202	0.18413202	0.36834583
144	M	0.07360325	0.07360325	0.07360325	0.1472392
145	F	0.05743912	0.05743912	0.05743912	0.11490375
146	G	0.07695889	0.07695889	0.07695889	0.15395196
147	S	0.18681204	0.18681204	0.18681204	0.37370706
148	G	-0.04461245	0.04461245	0.04461245	0.08924471
149	L	-0.022703575	0.022703575	0.022703575	0.045417234
150	V	-0.09643407	0.09643407	0.09643407	0.19291097
151	M	-0.11091719	0.11091719	0.11091719	0.22188364
152	V	-0.10191976	0.10191976	0.10191976	0.2038848
153	E	0.05484156	0.05484156	0.05484156	0.109707475
154	G	0.10545425	0.10545425	0.10545425	0.21095534
155	N	0.31171873	0.31171873	0.31171873	0.6235759
156	D	0.1711092	0.1711092	0.1711092	0.3422944
157	W	0.029957887	0.029957887	0.029957887	0.05992908
158	V	0.12770967	0.12770967	0.12770967	0.25547606
159	R	0.089366615	0.089366615	0.089366615	0.17877293
160	H	-0.06847551	0.06847551	0.06847551	0.13698143
161	R	0.052767098	0.052767098	0.052767098	0.105557635
162	H	0.20973085	0.20973085	0.20973085	0.41955486
163	I	0.109640315	0.109640315	0.109640315	0.21932933
164	V	-0.011592411	0.011592411	0.011592411	0.023189971
165	A	-0.05510222	0.05510222	0.05510222	0.11022892
166	P	0.15871336	0.15871336	0.15871336	0.3174972
167	A	0.057194762	0.057194762	0.057194762	0.11441493
168	F	-0.007209175	0.007209175	0.007209175	0.0144215515
169	N	0.10430114	0.10430114	0.10430114	0.2086486
170	P	0.11661108	0.11661108	0.11661108	0.23327395
171	L	0.25258064	0.25258064	0.25258064	0.50527346
172	N	0.20952083	0.20952083	0.20952083	0.41913474
173	L	0.080541454	0.080541454	0.080541454	0.16111869
174	K	0.29183313	0.29183313	0.29183313	0.5837959
175	S	0.33299205	0.33299205	0.33299205	0.666132
176	L	0.095185	0.095185	0.095185	0.19041227
177	A	0.26856437	0.26856437	0.26856437	0.537248
178	S	0.40281737	0.40281737	0.40281737	0.80581367
179	M	0.35013077	0.35013077	0.35013077	0.70041704
180	M	0.065261014	0.065261014	0.065261014	0.13055101
181	V	0.3323019	0.3323019	0.3323019	0.6647514
182	E	0.4241282	0.4241282	0.4241282	0.84844476
183	S	0.300019	0.300019	0.300019	0.60017127
184	T	0.31919196	0.31919196	0.31919196	0.6385257
185	N	0.3984564	0.3984564	0.3984564	0.79708976
186	K	0.44318384	0.44318384	0.44318384	0.8865645
187	M	0.3162787	0.3162787	0.3162787	0.6326979
188	I	0.3516758	0.3516758	0.3516758	0.70350784
189	E	0.42955324	0.42955324	0.42955324	0.8592973
190	R	0.4122255	0.4122255	0.4122255	0.82463413
191	W	0.30097812	0.30097812	0.30097812	0.60208994
192	S	0.43438682	0.43438682	0.43438682	0.8689666
193	T	0.42386678	0.42386678	0.42386678	0.84792185
194	H	0.4533597	0.4533597	0.4533597	0.90692073
195	I	0.38339543	0.38339543	0.38339543	0.76696116
196	N	0.41012418	0.41012418	0.41012418	0.8204305
197	S	0.42010295	0.42010295	0.42010295	0.8403925
198	G	0.4144905	0.4144905	0.4144905	0.8291651
199	N	0.37660074	0.37660074	0.37660074	0.75336874
200	T	0.38674447	0.38674447	0.38674447	0.7736607
201	E	0.28081864	0.28081864	0.28081864	0.56176203
202	I	0.29958984	0.29958984	0.29958984	0.5993127
203	D	0.32821518	0.32821518	0.32821518	0.65657616
204	V	0.23633312	0.23633312	0.23633312	0.4727712
205	E	0.30567798	0.30567798	0.30567798	0.61149174
206	R	0.41528141	0.41528141	0.41528141	0.8307473
207	E	0.3504334	0.3504334	0.3504334	0.70102245
208	I	0.19129185	0.19129185	0.19129185	0.38266867
209	I	0.26174754	0.26174754	0.26174754	0.5236113
210	A	0.40181297	0.40181297	0.40181297	0.8038044
211	T	0.300605	0.300605	0.300605	0.6013435
212	A	0.18018632	0.18018632	0.18018632	0.36045265
213	G	0.269408	0.269408	0.269408	0.53893566
214	E	0.41758156	0.41758156	0.41758156	0.8353486
215	I	0.2280773	0.2280773	0.2280773	0.4562559
216	I	0.104822874	0.104822874	0.104822874	0.2096923
217	A	0.322723	0.322723	0.322723	0.64558935
218	R	0.37199914	0.37199914	0.37199914	0.7441635
219	T	0.18786253	0.18786253	0.18786253	0.3758085
220	S	0.19437727	0.19437727	0.19437727	0.38884088
221	F	0.13491775	0.13491775	0.13491775	0.26989543
222	G	0.29572767	0.29572767	0.29572767	0.5915867
223	M	0.3981117	0.3981117	0.3981117	0.79640025
224	K	0.3780623	0.3780623	0.3780623	0.7562925
225	D	0.41354325	0.41354325	0.41354325	0.8272702
226	D	0.43813562	0.43813562	0.43813562	0.87646586
227	N	0.4645811	0.4645811	0.4645811	0.92936856
228	A	0.3906733	0.3906733	0.3906733	0.7815201
229	R	0.42056334	0.42056334	0.42056334	0.8413135
230	D	0.44904545	0.44904545	0.44904545	0.89829034
231	V	0.3762824	0.3762824	0.3762824	0.7527319
232	F	0.3049594	0.3049594	0.3049594	0.6100542
233	D	0.44738457	0.44738457	0.44738457	0.89496785
234	K	0.3339312	0.3339312	0.3339312	0.6680107
235	L	0.2615804	0.2615804	0.2615804	0.523277
236	R	0.2986403	0.2986403	0.2986403	0.59741324
237	A	0.38799375	0.38799375	0.38799375	0.7761598
238	L	0.3233691	0.3233691	0.3233691	0.6468818
239	Q	0.26886362	0.26886362	0.26886362	0.5378466
240	M	0.40643656	0.40643656	0.40643656	0.81305367
241	T	0.3573801	0.3573801	0.3573801	0.7149189
242	L	0.35645452	0.35645452	0.35645452	0.71306735
243	F	0.28490704	0.28490704	0.28490704	0.5699406
244	K	0.3990967	0.3990967	0.3990967	0.79837066
245	T	0.389942	0.389942	0.389942	0.7800572
246	N	0.40659258	0.40659258	0.40659258	0.81336576
247	R	0.38660342	0.38660342	0.38660342	0.77337855
248	Y	0.4235353	0.4235353	0.4235353	0.8472587
249	V	0.37367105	0.37367105	0.37367105	0.74750805
250	G	0.3770542	0.3770542	0.3770542	0.7542759
251	V	0.35671955	0.35671955	0.35671955	0.71359754
252	P	0.3458662	0.3458662	0.3458662	0.691886
253	F	0.33829954	0.33829954	0.33829954	0.67674935
254	G	0.39849797	0.39849797	0.39849797	0.7971729
255	K	0.43130758	0.43130758	0.43130758	0.86280674
256	Y	0.37679353	0.37679353	0.37679353	0.75375444
257	F	0.39410496	0.39410496	0.39410496	0.788385
258	N	0.37827992	0.37827992	0.37827992	0.7567279
259	V	0.37374374	0.37374374	0.37374374	0.7476535
260	K	0.36487475	0.36487475	0.36487475	0.72991157
261	K	0.41548365	0.41548365	0.41548365	0.83115184
262	T	0.3722323	0.3722323	0.3722323	0.7446299
263	L	0.36403427	0.36403427	0.36403427	0.72823024
264	E	0.38462016	0.38462016	0.38462016	0.76941115
265	A	0.38198915	0.38198915	0.38198915	0.76414794
266	K	0.40385774	0.40385774	0.40385774	0.8078948
267	K	0.36689743	0.36689743	0.36689743	0.7339578
268	L	0.29931772	0.29931772	0.29931772	0.59876835
269	G	0.35675642	0.35675642	0.35675642	0.71367127
270	K	0.39742032	0.39742032	0.39742032	0.7950171
271	E	0.35280868	0.35280868	0.35280868	0.70577407
272	I	0.28677	0.28677	0.28677	0.57366735
273	D	0.3242687	0.3242687	0.3242687	0.6486814
274	E	0.38355097	0.38355097	0.38355097	0.7672723
275	L	0.36606824	0.36606824	0.36606824	0.7322991
276	L	0.22571875	0.22571875	0.22571875	0.45153776
277	L	0.3975033	0.3975033	0.3975033	0.7951831
278	S	0.43620652	0.43620652	0.43620652	0.87260675
279	I	0.34459242	0.34459242	0.34459242	0.6893379
280	I	0.33169997	0.33169997	0.33169997	0.6635473
281	E	0.42451316	0.42451316	0.42451316	0.84921485
282	A	0.43717724	0.43717724	0.43717724	0.8745487
283	R	0.26431462	0.26431462	0.26431462	0.52874666
284	K	0.4381755	0.4381755	0.4381755	0.8765456
285	N	0.41283906	0.41283906	0.41283906	0.82586145
286	S	0.41164613	0.41164613	0.41164613	0.82347506
287	P	0.38866836	0.38866836	0.38866836	0.77750933
288	K	0.40843782	0.40843782	0.40843782	0.8170571
289	K	0.41149902	0.41149902	0.41149902	0.8231808
290	N	0.43692422	0.43692422	0.43692422	0.8740425
291	S	0.43108195	0.43108195	0.43108195	0.86235535
292	K	0.41275096	0.41275096	0.41275096	0.82568526
293	Q	0.38069758	0.38069758	0.38069758	0.76156425
294	D	0.20109135	0.20109135	0.20109135	0.40227202
295	L	0.12168415	0.12168415	0.12168415	0.24342234
296	L	0.09091534	0.09091534	0.09091534	0.18187106
297	G	0.28689167	0.28689167	0.28689167	0.5739108
298	L	0.32019478	0.32019478	0.32019478	0.6405318
299	L	0.20981534	0.20981534	0.20981534	0.41972387
300	L	0.35433233	0.35433233	0.35433233	0.708822
301	Q	0.4236634	0.4236634	0.4236634	0.847515
302	E	0.44109696	0.44109696	0.44109696	0.88238984
303	N	0.4581484	0.4581484	0.4581484	0.9165003
304	N	0.4592535	0.4592535	0.4592535	0.91871095
305	H	0.44847625	0.44847625	0.44847625	0.8971517
306	D	0.44529122	0.44529122	0.44529122	0.8907802
307	Q	0.4322811	0.4322811	0.4322811	0.8647542
308	V	0.39730054	0.39730054	0.39730054	0.7947776
309	D	0.40854684	0.40854684	0.40854684	0.8172751
310	G	0.42061937	0.42061937	0.42061937	0.84142554
311	R	0.42433274	0.42433274	0.42433274	0.84885395
312	L	0.44307664	0.44307664	0.44307664	0.8863501
313	G	0.4549819	0.4549819	0.4549819	0.91016585
314	K	0.46064618	0.46064618	0.46064618	0.921497
315	T	0.44523072	0.44523072	0.44523072	0.8906592
316	L	0.269885	0.269885	0.269885	0.5398899
317	T	0.42154795	0.42154795	0.42154795	0.8432831
318	M	0.39424273	0.39424273	0.39424273	0.7886606
319	R	0.34491757	0.34491757	0.34491757	0.6899883
320	E	0.27185237	0.27185237	0.27185237	0.5438255
321	L	0.27200153	0.27200153	0.27200153	0.5441239
322	V	0.29715398	0.29715398	0.29715398	0.5944399
323	D	0.12067678	0.12067678	0.12067678	0.24140716
324	E	-0.038999107	0.038999107	0.038999107	0.078015536
325	C	0.03562411	0.03562411	0.03562411	0.07126404
326	K	-0.054242518	0.054242518	0.054242518	0.10850913
327	T	0.023003634	0.023003634	0.023003634	0.046017487
328	F	0.03862253	0.03862253	0.03862253	0.07726221
329	F	-0.08070473	0.08070473	0.08070473	0.1614453
330	F	-0.10191744	0.10191744	0.10191744	0.20388015
331	G	-0.08560844	0.08560844	0.08560844	0.1712549
332	G	0.1765287	0.1765287	0.1765287	0.35313582
333	H	-0.04564254	0.04564254	0.04564254	0.09130535
334	E	0.083983585	0.083983585	0.083983585	0.16800447
335	T	0.0514483	0.0514483	0.0514483	0.10291945
336	T	0.10429309	0.10429309	0.10429309	0.20863251
337	A	0.09212142	0.09212142	0.09212142	0.18428376
338	L	-0.0027911908	0.0027911908	0.0027911908	0.005583621
339	A	0.13703224	0.13703224	0.13703224	0.27412534
340	I	0.17569147	0.17569147	0.17569147	0.35146096
341	T	0.105203114	0.105203114	0.105203114	0.21045296
342	W	-0.051013388	0.051013388	0.051013388	0.10204943
343	T	0.14779869	0.14779869	0.14779869	0.29566303
344	L	0.044082906	0.044082906	0.044082906	0.08818539
345	L	0.11875022	0.11875022	0.11875022	0.2375532
346	L	0.11495725	0.11495725	0.11495725	0.22996555
347	L	0.10085713	0.10085713	0.10085713	0.20175906
348	A	0.08115225	0.08115225	0.08115225	0.16234055
349	M	0.22739057	0.22739057	0.22739057	0.45488214
350	H	0.22073703	0.22073703	0.22073703	0.4415721
351	E	0.3265189	0.3265189	0.3265189	0.6531828
352	D	0.36900383	0.36900383	0.36900383	0.7381716
353	W	0.24550436	0.24550436	0.24550436	0.49111778
354	Q	0.119713075	0.119713075	0.119713075	0.23947932
355	N	0.38623413	0.38623413	0.38623413	0.7726398
356	Q	0.4066272	0.4066272	0.4066272	0.813435
357	L	0.25923547	0.25923547	0.25923547	0.5185861
358	R	0.22772904	0.22772904	0.22772904	0.45555922
359	D	0.4489919	0.4489919	0.4489919	0.8981832
360	E	0.32564119	0.32564119	0.32564119	0.65142703
361	I	0.24127612	0.24127612	0.24127612	0.4826594
362	R	0.37067294	0.37067294	0.37067294	0.7415105
363	E	0.4313533	0.4313533	0.4313533	0.8628982
364	V	0.3712517	0.3712517	0.3712517	0.7426683
365	V	0.33011836	0.33011836	0.33011836	0.66038334
366	G	0.38383576	0.38383576	0.38383576	0.767842
367	D	0.42057815	0.42057815	0.42057815	0.8413431
368	N	0.41653767	0.41653767	0.41653767	0.83326036
369	M	0.44336993	0.44336993	0.44336993	0.8869368
370	L	0.41190463	0.41190463	0.41190463	0.8239922
371	D	0.41595578	0.41595578	0.41595578	0.83209634
372	I	0.33571577	0.33571577	0.33571577	0.6715807
373	T	0.39572018	0.39572018	0.39572018	0.79161614
374	M	0.34573838	0.34573838	0.34573838	0.6916303
375	L	0.3302307	0.3302307	0.3302307	0.6606081
376	S	0.40504855	0.40504855	0.40504855	0.810277
377	G	0.3979128	0.3979128	0.3979128	0.7960023
378	L	0.2897225	0.2897225	0.2897225	0.5795737
379	K	0.3687024	0.3687024	0.3687024	0.73756856
380	K	0.26794937	0.26794937	0.26794937	0.5360178
381	M	0.13577348	0.13577348	0.13577348	0.27160725
382	K	0.32165968	0.32165968	0.32165968	0.64346224
383	W	0.22045459	0.22045459	0.22045459	0.4410071
384	V	0.20034969	0.20034969	0.20034969	0.40078837
385	M	0.14112602	0.14112602	0.14112602	0.28231472
386	N	0.17572753	0.17572753	0.17572753	0.35153311
387	E	0.06726482	0.06726482	0.06726482	0.13455951
388	V	0.048945624	0.048945624	0.048945624	0.09791299
389	L	0.009979595	0.009979595	0.009979595	0.019963624
390	R	0.12614141	0.12614141	0.12614141	0.25233886
391	L	-0.018375708	0.018375708	0.018375708	0.036759578
392	Y	0.012096318	0.012096318	0.012096318	0.024198009
393	P	0.05231979	0.05231979	0.05231979	0.10466282
394	P	-2.6194453e-05	2.6194453e-05	2.6194453e-05	5.240054e-05
395	A	-0.08420003	0.08420003	0.08420003	0.16843747
396	P	-0.004664582	0.004664582	0.004664582	0.009331237
397	N	-0.017557658	0.017557658	0.017557658	0.035123114
398	V	0.006495865	0.006495865	0.006495865	0.012994615
399	Q	0.021099014	0.021099014	0.021099014	0.0422074
400	R	0.021036787	0.021036787	0.021036787	0.042082917
401	Q	0.16211553	0.16211553	0.16211553	0.32430306
402	A	-0.0013381661	0.0013381661	0.0013381661	0.0026769266
403	R	0.09054958	0.09054958	0.09054958	0.18113938
404	E	0.28990704	0.28990704	0.28990704	0.5799428
405	D	0.3180296	0.3180296	0.3180296	0.6362005
406	I	0.23644902	0.23644902	0.23644902	0.47300306
407	H	0.31566808	0.31566808	0.31566808	0.63147634
408	V	0.22493829	0.22493829	0.22493829	0.44997647
409	D	0.2682632	0.2682632	0.2682632	0.53664553
410	D	0.33120534	0.33120534	0.33120534	0.6625578
411	L	0.29086143	0.29086143	0.29086143	0.581852
412	T	0.3402287	0.3402287	0.3402287	0.6806085
413	V	0.19937463	0.19937463	0.19937463	0.3988378
414	P	0.11928334	0.11928334	0.11928334	0.23861966
415	N	0.12954213	0.12954213	0.12954213	0.2591418
416	G	0.12672889	0.12672889	0.12672889	0.25351408
417	T	0.10996382	0.10996382	0.10996382	0.21997648
418	N	0.19359127	0.19359127	0.19359127	0.3872685
419	L	0.14074703	0.14074703	0.14074703	0.28155658
420	W	0.054922428	0.054922428	0.054922428	0.10986925
421	I	0.14376944	0.14376944	0.14376944	0.28760275
422	D	0.09807983	0.09807983	0.09807983	0.19620322
423	V	0.019255862	0.019255862	0.019255862	0.038520277
424	V	0.1714694	0.1714694	0.1714694	0.34301496
425	A	0.18076646	0.18076646	0.18076646	0.3616132
426	M	0.11604353	0.11604353	0.11604353	0.2321386
427	H	-0.046238642	0.046238642	0.046238642	0.09249782
428	H	0.22104315	0.22104315	0.22104315	0.44218448
429	D	0.19221368	0.19221368	0.19221368	0.38451275
430	P	0.27834377	0.27834377	0.27834377	0.55681115
431	E	0.31252703	0.31252703	0.31252703	0.6251929
432	L	0.1708479	0.1708479	0.1708479	0.34177166
433	W	0.05059145	0.05059145	0.05059145	0.10120537
434	G	0.1583953	0.1583953	0.1583953	0.31686097
435	K	0.2770493	0.2770493	0.2770493	0.55422163
436	D	0.25528502	0.25528502	0.25528502	0.5106834
437	V	0.07488021	0.07488021	0.07488021	0.14979368
438	N	0.30824986	0.30824986	0.30824986	0.61663663
439	E	0.27043948	0.27043948	0.27043948	0.54099905
440	F	0.085801624	0.085801624	0.085801624	0.17164135
441	R	0.23030975	0.23030975	0.23030975	0.4607218
442	P	0.06702111	0.06702111	0.06702111	0.13407199
443	E	0.19925939	0.19925939	0.19925939	0.39860728
444	R	0.1819859	0.1819859	0.1819859	0.36405262
445	F	0.05144	0.05144	0.05144	0.10290285
446	M	0.30421984	0.30421984	0.30421984	0.6085748
447	D	0.33426985	0.33426985	0.33426985	0.6686882
448	D	0.3816637	0.3816637	0.3816637	0.76349694
449	V	0.3415221	0.3415221	0.3415221	0.6831959
450	N	0.3626326	0.3626326	0.3626326	0.72542626
451	G	0.37851337	0.37851337	0.37851337	0.7571949
452	G	0.34577894	0.34577894	0.34577894	0.6917115
453	C	0.34844035	0.34844035	0.34844035	0.69703543
454	N	0.34646443	0.34646443	0.34646443	0.69308275
455	H	0.33297983	0.33297983	0.33297983	0.66610754
456	K	0.32544458	0.32544458	0.32544458	0.6510337
457	M	0.18632525	0.18632525	0.18632525	0.37273327
458	G	0.23030958	0.23030958	0.23030958	0.46072143
459	Y	0.16328543	0.16328543	0.16328543	0.32664338
460	L	0.119612314	0.119612314	0.119612314	0.23927775
461	P	0.082560435	0.082560435	0.082560435	0.16515754
462	F	0.07883155	0.07883155	0.07883155	0.15769812
463	G	-0.02877858	0.02877858	0.02877858	0.05756994
464	F	0.010524591	0.010524591	0.010524591	0.021053858
465	G	0.16306317	0.16306317	0.16306317	0.32619876
466	G	0.15287492	0.15287492	0.15287492	0.30581772
467	R	0.081935614	0.081935614	0.081935614	0.16390762
468	M	0.115376465	0.115376465	0.115376465	0.23080418
469	C	0.14922088	0.14922088	0.14922088	0.29850805
470	V	-0.10818268	0.10818268	0.10818268	0.21641342
471	G	0.11988926	0.11988926	0.11988926	0.23983176
472	R	0.072387405	0.072387405	0.072387405	0.14480697
473	N	0.1627366	0.1627366	0.1627366	0.32554546
474	L	0.07558967	0.07558967	0.07558967	0.15121292
475	T	0.10512555	0.10512555	0.10512555	0.21029778
476	F	0.16028279	0.16028279	0.16028279	0.32063678
477	M	0.18140437	0.18140437	0.18140437	0.36288932
478	E	0.13737315	0.13737315	0.13737315	0.2748073
479	Y	0.07306758	0.07306758	0.07306758	0.14616762
480	K	0.20021497	0.20021497	0.20021497	0.40051886
481	I	0.2542923	0.2542923	0.2542923	0.50869757
482	V	0.17310818	0.17310818	0.17310818	0.34629324
483	L	0.18681622	0.18681622	0.18681622	0.3737154
484	T	0.25527593	0.25527593	0.25527593	0.51066524
485	L	0.33342722	0.33342722	0.33342722	0.66700256
486	L	0.22923383	0.22923383	0.22923383	0.45856947
487	L	0.19485374	0.19485374	0.19485374	0.38979402
488	S	0.34138855	0.34138855	0.34138855	0.68292874
489	R	0.37894353	0.37894353	0.37894353	0.7580554
490	F	0.25225312	0.25225312	0.25225312	0.5046183
491	S	0.36286432	0.36286432	0.36286432	0.7258898
492	F	0.09015707	0.09015707	0.09015707	0.18035418
493	K	0.3867712	0.3867712	0.3867712	0.7737142
494	L	0.15837468	0.15837468	0.15837468	0.3168197
495	S	0.12828913	0.12828913	0.12828913	0.25663525
496	P	0.33348176	0.33348176	0.33348176	0.66711164
497	D	0.24519691	0.24519691	0.24519691	0.49050272
498	Y	0.052611396	0.052611396	0.052611396	0.10524616
499	H	0.2682253	0.2682253	0.2682253	0.5365698
500	H	0.0037650964	0.0037650964	0.0037650964	0.007531865
501	S	0.21694079	0.21694079	0.21694079	0.43397793
502	P	0.078584015	0.078584015	0.078584015	0.15720293
503	S	0.23304805	0.23304805	0.23304805	0.4661996
504	V	0.053577602	0.053577602	0.053577602	0.107179
505	M	0.12915206	0.12915206	0.12915206	0.2583615
506	L	0.04037181	0.04037181	0.04037181	0.08076155
507	S	0.06999811	0.06999811	0.06999811	0.1400273
508	L	0.0340389	0.0340389	0.0340389	0.06809292
509	R	0.08979469	0.08979469	0.08979469	0.17962925
510	P	0.041903205	0.041903205	0.041903205	0.08382502
511	T	0.06837635	0.06837635	0.06837635	0.13678306
512	H	0.11478505	0.11478505	0.11478505	0.22962108
513	G	0.21507551	0.21507551	0.21507551	0.43024653
514	L	0.0013290127	0.0013290127	0.0013290127	0.0026586156
515	P	0.23231018	0.23231018	0.23231018	0.46472353
516	L	0.086450145	0.086450145	0.086450145	0.17293869
517	I	0.34549293	0.34549293	0.34549293	0.6911393
518	V	0.28694403	0.28694403	0.28694403	0.5740155
519	Q	0.43085346	0.43085346	0.43085346	0.8618983
520	P	0.43986773	0.43986773	0.43986773	0.87993085
521	L	0.35259962	0.35259962	0.35259962	0.7053558
