## Supplementary material for "The N-Terminus of *Sophora tonkinensis* Cytochrome P450s Evolves Neutrally yet Encodes Rich Functional Information: A Protein Language Model Analysis": Dataset S1: StonChr1AG008680.1_residue_importance.csv

position	amino_acid	cosine_similarity	abs_cosine	final_score	final_score_norm
1	M	0.42378187	0.42378187	0.42378187	0.8924498
2	S	0.3787004	0.3787004	0.3787004	0.79751194
3	L	0.29064554	0.29064554	0.29064554	0.6120756
4	R	0.37548187	0.37548187	0.37548187	0.790734
5	F	0.2459204	0.2459204	0.2459204	0.5178882
6	G	0.2589243	0.2589243	0.2589243	0.5452733
7	S	0.19978392	0.19978392	0.19978392	0.42072853
8	V	0.18726876	0.18726876	0.18726876	0.39437264
9	T	0.27116096	0.27116096	0.27116096	0.5710427
10	V	0.08882782	0.08882782	0.08882782	0.1870641
11	A	0.08975349	0.08975349	0.08975349	0.18901348
12	V	0.06691736	0.06691736	0.06691736	0.14092247
13	A	0.120135106	0.120135106	0.120135106	0.25299466
14	S	0.049632046	0.049632046	0.049632046	0.104521014
15	S	0.15626548	0.15626548	0.15626548	0.32908228
16	P	0.2008567	0.2008567	0.2008567	0.42298773
17	A	0.3533697	0.3533697	0.3533697	0.7441676
18	T	0.2026904	0.2026904	0.2026904	0.42684934
19	A	0.085409805	0.085409805	0.085409805	0.17986603
20	Q	0.22560206	0.22560206	0.22560206	0.4750994
21	E	0.29521152	0.29521152	0.29521152	0.6216912
22	I	0.08474822	0.08474822	0.08474822	0.1784728
23	L	-0.059846185	0.059846185	0.059846185	0.12603115
24	Q	0.11635314	0.11635314	0.11635314	0.24503015
25	K	0.055632647	0.055632647	0.055632647	0.11715779
26	N	0.060790025	0.060790025	0.060790025	0.1280188
27	D	0.096033536	0.096033536	0.096033536	0.20223874
28	Q	0.10435944	0.10435944	0.10435944	0.21977241
29	S	0.06060436	0.06060436	0.06060436	0.1276278
30	F	0.024962597	0.024962597	0.024962597	0.052569177
31	A	-0.0075720097	0.0075720097	0.0075720097	0.01594603
32	N	0.06212971	0.06212971	0.06212971	0.13084006
33	R	0.15259546	0.15259546	0.15259546	0.3213535
34	P	0.09134003	0.09134003	0.09134003	0.1923546
35	I	0.17408574	0.17408574	0.17408574	0.36661026
36	P	0.1791714	0.1791714	0.1791714	0.37732026
37	D	0.15059254	0.15059254	0.15059254	0.3171355
38	S	0.15147799	0.15147799	0.15147799	0.3190002
39	V	0.19052292	0.19052292	0.19052292	0.40122563
40	A	0.36090502	0.36090502	0.36090502	0.76003635
41	A	0.26312852	0.26312852	0.26312852	0.55412704
42	Q	0.33463782	0.33463782	0.33463782	0.7047198
43	P	0.32724681	0.32724681	0.32724681	0.6891549
44	N	0.3329033	0.3329033	0.3329033	0.70106703
45	V	0.31230208	0.31230208	0.31230208	0.65768254
46	G	0.33932918	0.33932918	0.33932918	0.7145994
47	D	0.2629605	0.2629605	0.2629605	0.5537732
48	T	0.19009192	0.19009192	0.19009192	0.40031797
49	L	0.14783059	0.14783059	0.14783059	0.31131908
50	A	-0.0020754815	0.0020754815	0.0020754815	0.0043707937
51	W	0.12051504	0.12051504	0.12051504	0.2537948
52	A	0.17555147	0.17555147	0.17555147	0.36969697
53	A	0.22740224	0.22740224	0.22740224	0.47889045
54	G	0.16178635	0.16178635	0.16178635	0.34070876
55	D	0.26365572	0.26365572	0.26365572	0.5552373
56	P	0.266364	0.266364	0.266364	0.56094074
57	R	0.19737612	0.19737612	0.19737612	0.4156579
58	W	0.11273729	0.11273729	0.11273729	0.23741548
59	R	0.22231185	0.22231185	0.22231185	0.46817052
60	N	0.30592382	0.30592382	0.30592382	0.64425045
61	R	0.20146559	0.20146559	0.20146559	0.42427
62	R	0.13156815	0.13156815	0.13156815	0.2770717
63	R	0.2322488	0.2322488	0.2322488	0.4890969
64	I	0.11243047	0.11243047	0.11243047	0.23676933
65	C	0.025155585	0.025155585	0.025155585	0.052975595
66	T	0.16151357	0.16151357	0.16151357	0.34013432
67	T	0.1774617	0.1774617	0.1774617	0.37371975
68	Q	0.20628162	0.20628162	0.20628162	0.43441215
69	I	0.033809368	0.033809368	0.033809368	0.07119975
70	F	0.0055796476	0.0055796476	0.0055796476	0.01175028
71	T	0.03533439	0.03533439	0.03533439	0.074411325
72	N	0.15014705	0.15014705	0.15014705	0.31619737
73	Q	0.25287995	0.25287995	0.25287995	0.5325444
74	R	0.14256346	0.14256346	0.14256346	0.30022696
75	L	0.050934616	0.050934616	0.050934616	0.10726412
76	D	0.21823686	0.21823686	0.21823686	0.45958892
77	L	0.2731925	0.2731925	0.2731925	0.57532096
78	L	0.10473799	0.10473799	0.10473799	0.22056961
79	Q	0.20341076	0.20341076	0.20341076	0.42836636
80	H	0.31005293	0.31005293	0.31005293	0.652946
81	L	0.23741385	0.23741385	0.23741385	0.49997407
82	R	0.08281786	0.08281786	0.08281786	0.17440762
83	H	0.3348953	0.3348953	0.3348953	0.705262
84	R	0.33267763	0.33267763	0.33267763	0.7005918
85	K	0.12741385	0.12741385	0.12741385	0.26832312
86	V	0.23691577	0.23691577	0.23691577	0.49892515
87	Q	0.39891794	0.39891794	0.39891794	0.8400884
88	Q	0.28126833	0.28126833	0.28126833	0.592328
89	L	0.1890564	0.1890564	0.1890564	0.39813724
90	V	0.36052188	0.36052188	0.36052188	0.7592295
91	Q	0.41293806	0.41293806	0.41293806	0.86961365
92	H	0.34208944	0.34208944	0.34208944	0.72041225
93	L	0.2174541	0.2174541	0.2174541	0.4579405
94	H	0.40508002	0.40508002	0.40508002	0.85306525
95	M	0.42086035	0.42086035	0.42086035	0.88629735
96	Q	0.29691187	0.29691187	0.29691187	0.62527204
97	A	0.30372304	0.30372304	0.30372304	0.6396158
98	S	0.41090927	0.41090927	0.41090927	0.8653412
99	T	0.36562026	0.36562026	0.36562026	0.76996624
100	Q	0.3456657	0.3456657	0.3456657	0.72794354
101	T	0.3530771	0.3530771	0.3530771	0.74355143
102	L	0.27394405	0.27394405	0.27394405	0.5769037
103	V	0.24969278	0.24969278	0.24969278	0.5258325
104	D	0.17350265	0.17350265	0.17350265	0.36538234
105	I	0.075653024	0.075653024	0.075653024	0.15931906
106	G	0.17552228	0.17552228	0.17552228	0.36963552
107	E	0.2198594	0.2198594	0.2198594	0.46300584
108	L	0.20434947	0.20434947	0.20434947	0.4303432
109	A	0.030778205	0.030778205	0.030778205	0.06481637
110	F	0.08851133	0.08851133	0.08851133	0.1863976
111	A	0.12703764	0.12703764	0.12703764	0.26753086
112	T	0.0538978	0.0538978	0.0538978	0.11350434
113	M	0.0909839	0.0909839	0.0909839	0.19160461
114	L	0.049716808	0.049716808	0.049716808	0.104699515
115	N	0.11585806	0.11585806	0.11585806	0.24398756
116	L	0.008299333	0.008299333	0.008299333	0.017477714
117	V	-0.10490839	0.10490839	0.10490839	0.22092846
118	S	0.05013473	0.05013473	0.05013473	0.10557962
119	N	0.092331275	0.092331275	0.092331275	0.19444208
120	T	-0.0069409683	0.0069409683	0.0069409683	0.01461711
121	V	-0.027160224	0.027160224	0.027160224	0.057197202
122	F	0.019025462	0.019025462	0.019025462	0.04006606
123	S	-0.02170856	0.02170856	0.02170856	0.045716442
124	E	0.24555695	0.24555695	0.24555695	0.51712275
125	D	0.08575848	0.08575848	0.08575848	0.18060032
126	M	0.18237543	0.18237543	0.18237543	0.38406768
127	V	0.19479041	0.19479041	0.19479041	0.4102126
128	D	0.33510843	0.33510843	0.33510843	0.7057108
129	P	0.28961238	0.28961238	0.28961238	0.6098999
130	E	0.31302065	0.31302065	0.31302065	0.6591958
131	F	0.34700495	0.34700495	0.34700495	0.7307639
132	Q	0.3753714	0.3753714	0.3753714	0.79050136
133	S	0.39257586	0.39257586	0.39257586	0.8267325
134	A	0.28927377	0.28927377	0.28927377	0.6091868
135	G	0.34633037	0.34633037	0.34633037	0.72934335
136	E	0.3580666	0.3580666	0.3580666	0.75405884
137	F	0.1617017	0.1617017	0.1617017	0.34053048
138	K	0.2125281	0.2125281	0.2125281	0.44756672
139	M	0.34693548	0.34693548	0.34693548	0.73061764
140	L	0.26473954	0.26473954	0.26473954	0.55751973
141	V	0.06097032	0.06097032	0.06097032	0.1283985
142	W	0.18719557	0.18719557	0.18719557	0.3942185
143	R	0.32191253	0.32191253	0.32191253	0.67792135
144	I	0.19867076	0.19867076	0.19867076	0.4183843
145	M	0.016801095	0.016801095	0.016801095	0.035381727
146	E	0.22667739	0.22667739	0.22667739	0.47736397
147	D	0.26650873	0.26650873	0.26650873	0.5612455
148	A	0.118296474	0.118296474	0.118296474	0.24912266
149	G	0.09465246	0.09465246	0.09465246	0.1993303
150	K	0.20551977	0.20551977	0.20551977	0.43280774
151	V	0.117205106	0.117205106	0.117205106	0.24682432
152	N	0.012860173	0.012860173	0.012860173	0.02708247
153	V	0.086999774	0.086999774	0.086999774	0.18321438
154	S	-0.0010673032	0.0010673032	0.0010673032	0.002247653
155	D	0.028599966	0.028599966	0.028599966	0.060229182
156	Y	0.06830055	0.06830055	0.06830055	0.14383535
157	F	0.0676202	0.0676202	0.0676202	0.14240259
158	P	0.11827126	0.11827126	0.11827126	0.24906957
159	V	0.14832272	0.14832272	0.14832272	0.31235546
160	L	0.15536411	0.15536411	0.15536411	0.32718405
161	K	0.22568497	0.22568497	0.22568497	0.47527403
162	R	0.26337197	0.26337197	0.26337197	0.55463976
163	F	0.22216812	0.22216812	0.22216812	0.46786782
164	D	0.19232428	0.19232428	0.19232428	0.40501913
165	L	0.19521655	0.19521655	0.19521655	0.41111
166	Q	0.052412454	0.052412454	0.052412454	0.11037632
167	G	0.20325778	0.20325778	0.20325778	0.4280442
168	V	0.2604272	0.2604272	0.2604272	0.5484383
169	R	0.2873002	0.2873002	0.2873002	0.60503066
170	K	0.33184573	0.33184573	0.33184573	0.69883984
171	H	0.34151086	0.34151086	0.34151086	0.7191938
172	V	0.27704334	0.27704334	0.27704334	0.5834305
173	R	0.390446	0.390446	0.390446	0.8222472
174	V	0.3857571	0.3857571	0.3857571	0.81237274
175	S	0.3439343	0.3439343	0.3439343	0.7242974
176	Y	0.3103762	0.3103762	0.3103762	0.6536268
177	V	0.38211694	0.38211694	0.38211694	0.80470693
178	R	0.35812053	0.35812053	0.35812053	0.75417244
179	L	0.23847105	0.23847105	0.23847105	0.5022004
180	H	0.28760177	0.28760177	0.28760177	0.6056657
181	E	0.35352263	0.35352263	0.35352263	0.7444896
182	I	0.2743449	0.2743449	0.2743449	0.5777478
183	F	0.19244671	0.19244671	0.19244671	0.40527695
184	D	0.36507025	0.36507025	0.36507025	0.76880795
185	D	0.36615303	0.36615303	0.36615303	0.77108824
186	M	0.24229437	0.24229437	0.24229437	0.51025206
187	I	0.2700257	0.2700257	0.2700257	0.568652
188	R	0.39192477	0.39192477	0.39192477	0.8253614
189	K	0.40230563	0.40230563	0.40230563	0.8472226
190	R	0.225608	0.225608	0.225608	0.47511193
191	V	0.37750864	0.37750864	0.37750864	0.7950022
192	R	0.39018133	0.39018133	0.39018133	0.82168984
193	E	0.3599203	0.3599203	0.3599203	0.7579626
194	R	0.300635	0.300635	0.300635	0.63311267
195	E	0.35816163	0.35816163	0.35816163	0.754259
196	S	0.3486812	0.3486812	0.3486812	0.734294
197	F	0.3792218	0.3792218	0.3792218	0.79861
198	S	0.3492827	0.3492827	0.3492827	0.7355607
199	G	0.36083454	0.36083454	0.36083454	0.75988793
200	S	0.39012787	0.39012787	0.39012787	0.82157725
201	R	0.37407985	0.37407985	0.37407985	0.7877815
202	N	0.3529501	0.3529501	0.3529501	0.7432839
203	G	0.32896858	0.32896858	0.32896858	0.69278085
204	D	0.16030075	0.16030075	0.16030075	0.3375802
205	F	0.0772565	0.0772565	0.0772565	0.16269584
206	L	0.058034632	0.058034632	0.058034632	0.12221617
207	D	0.20522626	0.20522626	0.20522626	0.43218964
208	V	0.32632673	0.32632673	0.32632673	0.6872173
209	L	0.18900539	0.18900539	0.18900539	0.39802983
210	L	0.27842712	0.27842712	0.27842712	0.58634466
211	D	0.37187913	0.37187913	0.37187913	0.7831469
212	Q	0.43321037	0.43321037	0.43321037	0.9123055
213	C	0.44616243	0.44616243	0.44616243	0.93958145
214	E	0.42613846	0.42613846	0.42613846	0.8974126
215	P	0.43711233	0.43711233	0.43711233	0.9205227
216	E	0.44326776	0.44326776	0.44326776	0.9334855
217	E	0.44009602	0.44009602	0.44009602	0.9268061
218	G	0.43949616	0.43949616	0.43949616	0.92554283
219	S	0.4559671	0.4559671	0.4559671	0.9602293
220	D	0.43423346	0.43423346	0.43423346	0.91446
221	F	0.41289765	0.41289765	0.41289765	0.86952853
222	T	0.47485232	0.47485232	0.47485232	1.0
223	V	0.41373777	0.41373777	0.41373777	0.8712978
224	E	0.43128633	0.43128633	0.43128633	0.9082536
225	S	0.352694	0.352694	0.352694	0.7427446
226	I	0.33595228	0.33595228	0.33595228	0.70748794
227	K	0.24969237	0.24969237	0.24969237	0.52583164
228	P	0.26958543	0.26958543	0.26958543	0.56772476
229	L	0.20579211	0.20579211	0.20579211	0.4333813
230	I	0.13993022	0.13993022	0.13993022	0.29468155
231	L	0.14524858	0.14524858	0.14524858	0.3058816
232	D	0.15289137	0.15289137	0.15289137	0.32197666
233	L	0.090204	0.090204	0.090204	0.18996222
234	F	0.056172315	0.056172315	0.056172315	0.118294284
235	I	-0.021237269	0.021237269	0.021237269	0.044723943
236	A	0.0821625	0.0821625	0.0821625	0.17302747
237	G	0.16810386	0.16810386	0.16810386	0.35401294
238	S	0.025785333	0.025785333	0.025785333	0.054301795
239	D	0.056920025	0.056920025	0.056920025	0.1198689
240	T	0.06735103	0.06735103	0.06735103	0.14183573
241	S	0.035729337	0.035729337	0.035729337	0.07524305
242	G	0.09116051	0.09116051	0.09116051	0.19197656
243	S	-0.019147335	0.019147335	0.019147335	0.040322714
244	T	0.06052324	0.06052324	0.06052324	0.12745698
245	T	0.12668164	0.12668164	0.12668164	0.26678112
246	E	0.08909938	0.08909938	0.08909938	0.18763597
247	W	0.084792644	0.084792644	0.084792644	0.17856635
248	A	0.11974297	0.11974297	0.11974297	0.25216886
249	M	0.0070509017	0.0070509017	0.0070509017	0.01484862
250	A	0.07642249	0.07642249	0.07642249	0.16093948
251	E	0.02721029	0.02721029	0.02721029	0.057302635
252	L	0.13578133	0.13578133	0.13578133	0.28594434
253	L	-0.0077717016	0.0077717016	0.0077717016	0.016366566
254	R	0.21336111	0.21336111	0.21336111	0.44932097
255	N	0.24969548	0.24969548	0.24969548	0.5258382
256	P	0.3921022	0.3921022	0.3921022	0.82573503
257	E	0.40052006	0.40052006	0.40052006	0.84346235
258	V	0.26890433	0.26890433	0.26890433	0.56629044
259	M	0.25394708	0.25394708	0.25394708	0.5347917
260	Q	0.4249181	0.4249181	0.4249181	0.89484257
261	K	0.42493576	0.42493576	0.42493576	0.8948798
262	A	0.23151487	0.23151487	0.23151487	0.4875513
263	R	0.40673023	0.40673023	0.40673023	0.8565405
264	K	0.45848912	0.45848912	0.45848912	0.9655404
265	E	0.36956766	0.36956766	0.36956766	0.7782791
266	L	0.27725333	0.27725333	0.27725333	0.58387274
267	I	0.42498344	0.42498344	0.42498344	0.89498025
268	Q	0.435214	0.435214	0.435214	0.91652495
269	V	0.39546895	0.39546895	0.39546895	0.8328251
270	I	0.33534765	0.33534765	0.33534765	0.7062146
271	G	0.42435494	0.42435494	0.42435494	0.8936567
272	T	0.3961031	0.3961031	0.3961031	0.8341606
273	N	0.43010512	0.43010512	0.43010512	0.90576607
274	N	0.41750318	0.41750318	0.41750318	0.8792274
275	E	0.39365992	0.39365992	0.39365992	0.8290155
276	V	0.30933496	0.30933496	0.30933496	0.651434
277	K	0.34191403	0.34191403	0.34191403	0.7200429
278	E	0.20267443	0.20267443	0.20267443	0.42681572
279	S	0.27427825	0.27427825	0.27427825	0.57760745
280	D	0.32395515	0.32395515	0.32395515	0.68222296
281	I	0.26609245	0.26609245	0.26609245	0.56036884
282	P	0.32105538	0.32105538	0.32105538	0.6761163
283	R	0.36157823	0.36157823	0.36157823	0.76145405
284	L	0.18917426	0.18917426	0.18917426	0.39838547
285	A	0.26458237	0.26458237	0.26458237	0.55718875
286	Y	0.23422223	0.23422223	0.23422223	0.49325278
287	I	0.099700816	0.099700816	0.099700816	0.20996173
288	Q	0.1874943	0.1874943	0.1874943	0.39484757
289	A	0.106094144	0.106094144	0.106094144	0.22342555
290	I	0.08421758	0.08421758	0.08421758	0.1773553
291	V	0.10667124	0.10667124	0.10667124	0.22464086
292	K	0.08530294	0.08530294	0.08530294	0.179641
293	E	0.08268983	0.08268983	0.08268983	0.174138
294	T	0.004318445	0.004318445	0.004318445	0.00909429
295	L	-0.053670213	0.053670213	0.053670213	0.11302506
296	R	0.13440196	0.13440196	0.13440196	0.2830395
297	L	-0.0077617224	0.0077617224	0.0077617224	0.01634555
298	H	0.019045187	0.019045187	0.019045187	0.0401076
299	P	0.01697172	0.01697172	0.01697172	0.03574105
300	P	-0.044995148	0.044995148	0.044995148	0.09475609
301	V	-0.048063803	0.048063803	0.048063803	0.101218425
302	P	0.07659437	0.07659437	0.07659437	0.16130145
303	L	0.002866398	0.002866398	0.002866398	0.006036399
304	L	-0.059008442	0.059008442	0.059008442	0.12426693
305	L	-0.024752952	0.024752952	0.024752952	0.052127685
306	P	0.10408125	0.10408125	0.10408125	0.21918657
307	Y	0.11340309	0.11340309	0.11340309	0.23881759
308	V	0.1799439	0.1799439	0.1799439	0.37894708
309	A	0.026557246	0.026557246	0.026557246	0.05592738
310	G	0.16575426	0.16575426	0.16575426	0.34906486
311	N	0.2728829	0.2728829	0.2728829	0.574669
312	D	0.33880666	0.33880666	0.33880666	0.713499
313	V	0.19579804	0.19579804	0.19579804	0.4123346
314	E	0.2983027	0.2983027	0.2983027	0.628201
315	V	0.22623588	0.22623588	0.22623588	0.4764342
316	S	0.2518416	0.2518416	0.2518416	0.5303577
317	G	0.34898394	0.34898394	0.34898394	0.7349315
318	Y	0.31031692	0.31031692	0.31031692	0.6535019
319	T	0.35276425	0.35276425	0.35276425	0.74289256
320	I	0.19054484	0.19054484	0.19054484	0.4012718
321	H	0.20213789	0.20213789	0.20213789	0.4256858
322	E	0.21297555	0.21297555	0.21297555	0.448509
323	G	0.21064088	0.21064088	0.21064088	0.4435924
324	T	0.0645968	0.0645968	0.0645968	0.13603556
325	Q	0.1507417	0.1507417	0.1507417	0.31744963
326	V	0.15198526	0.15198526	0.15198526	0.32006848
327	L	0.018669944	0.018669944	0.018669944	0.03931737
328	I	-0.014001623	0.014001623	0.014001623	0.029486269
329	N	-0.013674922	0.013674922	0.013674922	0.028798264
330	A	-0.11670947	0.11670947	0.11670947	0.24578056
331	W	0.011355874	0.011355874	0.011355874	0.023914538
332	S	0.06613232	0.06613232	0.06613232	0.13926923
333	I	0.075693965	0.075693965	0.075693965	0.15940528
334	G	-0.0021212061	0.0021212061	0.0021212061	0.004467086
335	R	0.10133608	0.10133608	0.10133608	0.21340546
336	N	0.20598485	0.20598485	0.20598485	0.43378717
337	P	0.30751175	0.30751175	0.30751175	0.6475945
338	N	0.3343365	0.3343365	0.3343365	0.7040852
339	F	0.18350029	0.18350029	0.18350029	0.38643655
340	W	0.21365634	0.21365634	0.21365634	0.4499427
341	D	0.3347083	0.3347083	0.3347083	0.7048682
342	D	0.33845052	0.33845052	0.33845052	0.712749
343	P	0.23975347	0.23975347	0.23975347	0.5049011
344	L	0.24771576	0.24771576	0.24771576	0.52166903
345	L	0.27925137	0.27925137	0.27925137	0.58808047
346	F	0.1585749	0.1585749	0.1585749	0.3339457
347	Q	0.32308137	0.32308137	0.32308137	0.68038285
348	P	0.1727282	0.1727282	0.1727282	0.36375138
349	E	0.27117267	0.27117267	0.27117267	0.5710674
350	R	0.22029147	0.22029147	0.22029147	0.46391574
351	F	0.10881753	0.10881753	0.10881753	0.22916079
352	L	0.26796737	0.26796737	0.26796737	0.5643173
353	R	0.35938147	0.35938147	0.35938147	0.75682783
354	S	0.37864372	0.37864372	0.37864372	0.7973926
355	N	0.41005084	0.41005084	0.41005084	0.8635334
356	I	0.3274602	0.3274602	0.3274602	0.6896043
357	D	0.2959038	0.2959038	0.2959038	0.6231491
358	F	0.26343665	0.26343665	0.26343665	0.55477595
359	K	0.23193918	0.23193918	0.23193918	0.48844486
360	G	0.27750346	0.27750346	0.27750346	0.5843995
361	R	0.338766	0.338766	0.338766	0.7134134
362	D	0.30036908	0.30036908	0.30036908	0.6325526
363	F	0.25650284	0.25650284	0.25650284	0.5401739
364	E	0.20602825	0.20602825	0.20602825	0.43387857
365	Y	0.13737468	0.13737468	0.13737468	0.28929982
366	L	0.05397872	0.05397872	0.05397872	0.11367475
367	P	0.09432902	0.09432902	0.09432902	0.19864917
368	F	0.07757235	0.07757235	0.07757235	0.16336101
369	G	0.08030173	0.08030173	0.08030173	0.16910885
370	A	-0.059940863	0.059940863	0.059940863	0.12623054
371	G	0.10796877	0.10796877	0.10796877	0.22737336
372	R	0.029787023	0.029787023	0.029787023	0.06272902
373	R	0.02269065	0.02269065	0.02269065	0.047784645
374	I	-0.08571673	0.08571673	0.08571673	0.1805124
375	C	0.05205483	0.05205483	0.05205483	0.109623194
376	P	-0.04682018	0.04682018	0.04682018	0.09859945
377	G	0.14199778	0.14199778	0.14199778	0.29903567
378	L	-0.023919223	0.023919223	0.023919223	0.05037192
379	P	0.03192344	0.03192344	0.03192344	0.06722814
380	L	0.04289777	0.04289777	0.04289777	0.09033918
381	A	0.067170605	0.067170605	0.067170605	0.14145578
382	N	0.12914477	0.12914477	0.12914477	0.27196828
383	R	0.14270343	0.14270343	0.14270343	0.3005217
384	M	-0.0060089836	0.0060089836	0.0060089836	0.012654426
385	I	0.085302375	0.085302375	0.085302375	0.1796398
386	N	0.12842886	0.12842886	0.12842886	0.27046064
387	L	0.16073088	0.16073088	0.16073088	0.33848605
388	M	0.14103144	0.14103144	0.14103144	0.29700065
389	V	0.13150768	0.13150768	0.13150768	0.27694437
390	A	0.13694021	0.13694021	0.13694021	0.28838482
391	A	0.12745342	0.12745342	0.12745342	0.26840642
392	F	0.25197256	0.25197256	0.25197256	0.5306335
393	I	0.1614034	0.1614034	0.1614034	0.3399023
394	H	0.23691352	0.23691352	0.23691352	0.4989204
395	S	0.35138565	0.35138565	0.35138565	0.73998934
396	F	0.27069432	0.27069432	0.27069432	0.57006
397	E	0.36053643	0.36053643	0.36053643	0.7592601
398	W	0.18142664	0.18142664	0.18142664	0.38206962
399	E	0.37024632	0.37024632	0.37024632	0.7797083
400	L	0.25143027	0.25143027	0.25143027	0.5294915
401	P	0.30237386	0.30237386	0.30237386	0.63677454
402	E	0.3484543	0.3484543	0.3484543	0.73381615
403	G	0.36702767	0.36702767	0.36702767	0.77293015
404	V	0.34253782	0.34253782	0.34253782	0.7213565
405	T	0.37696427	0.37696427	0.37696427	0.7938558
406	P	0.38958317	0.38958317	0.38958317	0.82043016
407	E	0.35259292	0.35259292	0.35259292	0.7425317
408	K	0.34703398	0.34703398	0.34703398	0.73082507
409	L	0.28972027	0.28972027	0.28972027	0.6101271
410	V	0.30844727	0.30844727	0.30844727	0.6495646
411	M	0.17202811	0.17202811	0.17202811	0.36227706
412	S	0.33070648	0.33070648	0.33070648	0.6964407
413	E	0.21243674	0.21243674	0.21243674	0.4473743
414	Q	0.3161621	0.3161621	0.3161621	0.6658114
415	Y	0.2758263	0.2758263	0.2758263	0.5808675
416	G	0.17047408	0.17047408	0.17047408	0.3590044
417	I	0.15771197	0.15771197	0.15771197	0.33212847
418	T	0.052223396	0.052223396	0.052223396	0.109978184
419	L	0.090344615	0.090344615	0.090344615	0.19025834
420	K	0.09987707	0.09987707	0.09987707	0.2103329
421	K	0.14015359	0.14015359	0.14015359	0.29515195
422	L	0.19133091	0.19133091	0.19133091	0.4029272
423	A	0.27088997	0.27088997	0.27088997	0.570472
424	P	0.2894282	0.2894282	0.2894282	0.60951203
425	L	0.2376459	0.2376459	0.2376459	0.5004627
426	C	0.3414819	0.3414819	0.3414819	0.71913284
427	A	0.15863714	0.15863714	0.15863714	0.3340768
428	I	0.3372236	0.3372236	0.3372236	0.7101652
429	P	0.33557808	0.33557808	0.33557808	0.7066999
430	I	0.3983098	0.3983098	0.3983098	0.8388077
431	S	0.43251452	0.43251452	0.43251452	0.91084003
432	A	0.43334913	0.43334913	0.43334913	0.9125977
