## Supplementary material for "The N-Terminus of *Sophora tonkinensis* Cytochrome P450s Evolves Neutrally yet Encodes Rich Functional Information: A Protein Language Model Analysis": Dataset S1: StonChr1AG008690.1_residue_importance.csv

position	amino_acid	cosine_similarity	abs_cosine	final_score	final_score_norm
1	M	0.4523557	0.4523557	0.4523557	0.90178394
2	G	0.39091107	0.39091107	0.39091107	0.77929235
3	L	0.42717674	0.42717674	0.42717674	0.85158896
4	P	0.43556535	0.43556535	0.43556535	0.8683119
5	S	0.43590096	0.43590096	0.43590096	0.86898094
6	T	0.44154194	0.44154194	0.44154194	0.8802264
7	S	0.43611738	0.43611738	0.43611738	0.86941236
8	L	0.4278908	0.4278908	0.4278908	0.8530125
9	D	0.45370182	0.45370182	0.45370182	0.90446746
10	K	0.44600546	0.44600546	0.44600546	0.8891246
11	N	0.444334	0.444334	0.444334	0.88579243
12	W	0.44112742	0.44112742	0.44112742	0.8794
13	W	0.44095	0.44095	0.44095	0.8790464
14	I	0.41723785	0.41723785	0.41723785	0.8317755
15	F	0.43746436	0.43746436	0.43746436	0.8720976
16	T	0.4374507	0.4374507	0.4374507	0.87207043
17	L	0.45137325	0.45137325	0.45137325	0.8998254
18	P	0.44415405	0.44415405	0.44415405	0.88543373
19	A	0.4195952	0.4195952	0.4195952	0.83647496
20	I	0.44476423	0.44476423	0.44476423	0.8866501
21	A	0.4263871	0.4263871	0.4263871	0.8500148
22	G	0.45017198	0.45017198	0.45017198	0.8974306
23	T	0.44763336	0.44763336	0.44763336	0.8923698
24	Q	0.47239447	0.47239447	0.47239447	0.9417318
25	N	0.46726143	0.46726143	0.46726143	0.93149894
26	L	0.4687581	0.4687581	0.4687581	0.9344826
27	L	0.47457415	0.47457415	0.47457415	0.94607705
28	N	0.48688135	0.48688135	0.48688135	0.9706118
29	N	0.49283403	0.49283403	0.49283403	0.9824786
30	L	0.47555962	0.47555962	0.47555962	0.9480416
31	V	0.4888622	0.4888622	0.4888622	0.9745607
32	L	0.48796037	0.48796037	0.48796037	0.9727628
33	L	0.5004328	0.5004328	0.5004328	0.99762696
34	I	0.5008172	0.5008172	0.5008172	0.9983933
35	L	0.50162315	0.50162315	0.50162315	1.0
36	I	0.4993137	0.4993137	0.4993137	0.9953961
37	A	0.48609146	0.48609146	0.48609146	0.9690371
38	L	0.4936026	0.4936026	0.4936026	0.9840108
39	F	0.48954797	0.48954797	0.48954797	0.97592777
40	S	0.4878678	0.4878678	0.4878678	0.9725783
41	I	0.49020073	0.49020073	0.49020073	0.97722906
42	G	0.47955203	0.47955203	0.47955203	0.95600057
43	F	0.48611307	0.48611307	0.48611307	0.9690802
44	L	0.4768286	0.4768286	0.4768286	0.95057136
45	A	0.4691087	0.4691087	0.4691087	0.9351815
46	W	0.47879577	0.47879577	0.47879577	0.9544929
47	A	0.43709907	0.43709907	0.43709907	0.8713694
48	F	0.4424792	0.4424792	0.4424792	0.88209486
49	P	0.45333418	0.45333418	0.45333418	0.90373456
50	R	0.4551757	0.4551757	0.4551757	0.9074057
51	G	0.43813145	0.43813145	0.43813145	0.8734275
52	G	0.4457534	0.4457534	0.4457534	0.88862205
53	I	0.4393845	0.4393845	0.4393845	0.8759255
54	A	0.40640023	0.40640023	0.40640023	0.8101704
55	W	0.43069032	0.43069032	0.43069032	0.8585934
56	R	0.42347878	0.42347878	0.42347878	0.844217
57	K	0.43730825	0.43730825	0.43730825	0.8717864
58	G	0.43429002	0.43429002	0.43429002	0.8657695
59	K	0.42185876	0.42185876	0.42185876	0.8409874
60	N	0.4130724	0.4130724	0.4130724	0.82347155
61	Q	0.41307652	0.41307652	0.41307652	0.8234798
62	M	0.43586034	0.43586034	0.43586034	0.86889994
63	G	0.43665582	0.43665582	0.43665582	0.8704858
64	Q	0.4406856	0.4406856	0.4406856	0.87851924
65	V	0.40866408	0.40866408	0.40866408	0.81468344
66	P	0.41310558	0.41310558	0.41310558	0.8235377
67	I	0.35162774	0.35162774	0.35162774	0.7009799
68	S	0.32890406	0.32890406	0.32890406	0.6556796
69	G	0.2868517	0.2868517	0.2868517	0.571847
70	P	0.25078496	0.25078496	0.25078496	0.49994695
71	K	0.33943635	0.33943635	0.33943635	0.67667603
72	G	0.2442334	0.2442334	0.2442334	0.4868862
73	I	0.16296367	0.16296367	0.16296367	0.3248727
74	P	0.24544683	0.24544683	0.24544683	0.48930523
75	I	0.11063416	0.11063416	0.11063416	0.22055234
76	F	0.15950921	0.15950921	0.15950921	0.31798613
77	G	0.2623349	0.2623349	0.2623349	0.5229721
78	S	0.15762882	0.15762882	0.15762882	0.31423753
79	L	0.22448009	0.22448009	0.22448009	0.44750744
80	F	0.26593563	0.26593563	0.26593563	0.53015023
81	S	0.36534515	0.36534515	0.36534515	0.7283259
82	L	0.34011355	0.34011355	0.34011355	0.678026
83	S	0.31996003	0.31996003	0.31996003	0.6378494
84	H	0.40937218	0.40937218	0.40937218	0.81609505
85	G	0.37945843	0.37945843	0.37945843	0.75646114
86	L	0.23187236	0.23187236	0.23187236	0.46224415
87	P	0.26919279	0.26919279	0.26919279	0.53664345
88	H	0.07214619	0.07214619	0.07214619	0.14382549
89	R	0.24064884	0.24064884	0.24064884	0.4797403
90	T	0.38353923	0.38353923	0.38353923	0.76459634
91	L	0.25451458	0.25451458	0.25451458	0.50738204
92	A	0.34380788	0.34380788	0.34380788	0.6853908
93	S	0.4346546	0.4346546	0.4346546	0.86649626
94	M	0.39117074	0.39117074	0.39117074	0.77980995
95	A	0.28881314	0.28881314	0.28881314	0.5757572
96	T	0.4378067	0.4378067	0.4378067	0.8727801
97	T	0.45603088	0.45603088	0.45603088	0.9091105
98	L	0.4411607	0.4411607	0.4411607	0.8794664
99	S	0.4336771	0.4336771	0.4336771	0.8645476
100	S	0.39440665	0.39440665	0.39440665	0.78626084
101	T	0.3842952	0.3842952	0.3842952	0.7661034
102	Q	0.34089607	0.34089607	0.34089607	0.679586
103	L	0.2633244	0.2633244	0.2633244	0.52494466
104	M	0.1425046	0.1425046	0.1425046	0.28408697
105	A	0.30398878	0.30398878	0.30398878	0.60601026
106	F	0.20670219	0.20670219	0.20670219	0.41206667
107	S	0.23983161	0.23983161	0.23983161	0.47811112
108	L	0.15166642	0.15166642	0.15166642	0.3023513
109	G	0.1543643	0.1543643	0.1543643	0.30772963
110	S	0.16944024	0.16944024	0.16944024	0.33778393
111	T	0.11956133	0.11956133	0.11956133	0.2383489
112	P	0.31287554	0.31287554	0.31287554	0.62372625
113	A	0.18703824	0.18703824	0.18703824	0.37286603
114	V	0.10389531	0.10389531	0.10389531	0.20711824
115	V	0.017865347	0.017865347	0.017865347	0.035615075
116	T	0.06461646	0.06461646	0.06461646	0.12881474
117	S	0.058402255	0.058402255	0.058402255	0.11642656
118	N	0.22447816	0.22447816	0.22447816	0.44750357
119	P	0.21569873	0.21569873	0.21569873	0.43000156
120	H	0.3589769	0.3589769	0.3589769	0.71563065
121	I	0.17097291	0.17097291	0.17097291	0.34083936
122	A	0.06818891	0.06818891	0.06818891	0.13593653
123	R	0.22999868	0.22999868	0.22999868	0.4585089
124	E	0.2528367	0.2528367	0.2528367	0.50403714
125	I	0.057789255	0.057789255	0.057789255	0.11520452
126	L	0.0075771254	0.0075771254	0.0075771254	0.015105215
127	N	0.122225024	0.122225024	0.122225024	0.24365905
128	S	0.117342636	0.117342636	0.117342636	0.23392588
129	P	0.17204511	0.17204511	0.17204511	0.3429768
130	H	0.078065254	0.078065254	0.078065254	0.1556253
131	F	-0.056201935	0.056201935	0.056201935	0.112040155
132	S	0.057838615	0.057838615	0.057838615	0.11530292
133	N	0.017117012	0.017117012	0.017117012	0.03412325
134	R	-0.028636344	0.028636344	0.028636344	0.057087366
135	P	0.103283025	0.103283025	0.103283025	0.20589764
136	I	0.1602305	0.1602305	0.1602305	0.31942406
137	K	0.11911306	0.11911306	0.11911306	0.23745526
138	P	0.1792984	0.1792984	0.1792984	0.35743645
139	S	0.07291877	0.07291877	0.07291877	0.14536564
140	A	0.118308485	0.118308485	0.118308485	0.23585132
141	K	0.32973507	0.32973507	0.32973507	0.65733624
142	S	0.22576804	0.22576804	0.22576804	0.450075
143	L	0.19686805	0.19686805	0.19686805	0.39246204
144	M	0.15054925	0.15054925	0.15054925	0.3001242
145	F	0.10401076	0.10401076	0.10401076	0.2073484
146	N	0.12303309	0.12303309	0.12303309	0.24526995
147	R	0.030797444	0.030797444	0.030797444	0.061395578
148	A	-0.076948926	0.076948926	0.076948926	0.15339987
149	I	0.008489187	0.008489187	0.008489187	0.016923435
150	G	-0.10862227	0.10862227	0.10862227	0.21654157
151	F	-0.13413936	0.13413936	0.13413936	0.2674106
152	A	-0.10164844	0.10164844	0.10164844	0.20263906
153	P	0.058843706	0.058843706	0.058843706	0.1173066
154	N	0.07402625	0.07402625	0.07402625	0.14757343
155	G	0.08998729	0.08998729	0.08998729	0.17939222
156	S	0.15383595	0.15383595	0.15383595	0.30667633
157	Y	0.03455088	0.03455088	0.03455088	0.06887816
158	W	0.020592034	0.020592034	0.020592034	0.041050803
159	R	0.13187563	0.13187563	0.13187563	0.26289782
160	L	0.19666886	0.19666886	0.19666886	0.39206496
161	L	-0.00916539	0.00916539	0.00916539	0.018271467
162	R	0.022669375	0.022669375	0.022669375	0.045192044
163	R	0.12759809	0.12759809	0.12759809	0.25437042
164	V	0.08737101	0.08737101	0.08737101	0.17417659
165	A	-0.020328242	0.020328242	0.020328242	0.04052493
166	S	0.055470668	0.055470668	0.055470668	0.11058235
167	T	0.13042459	0.13042459	0.13042459	0.26000512
168	H	0.11760861	0.11760861	0.11760861	0.23445609
169	L	0.025460798	0.025460798	0.025460798	0.050756823
170	F	-0.10706157	0.10706157	0.10706157	0.21343029
171	S	0.08616511	0.08616511	0.08616511	0.17177258
172	P	0.22015546	0.22015546	0.22015546	0.43888617
173	R	0.22646184	0.22646184	0.22646184	0.45145813
174	R	0.15115526	0.15115526	0.15115526	0.3013323
175	I	0.14638162	0.14638162	0.14638162	0.2918159
176	A	0.32996127	0.32996127	0.32996127	0.65778714
177	A	0.3230717	0.3230717	0.3230717	0.64405257
178	H	0.19519065	0.19519065	0.19519065	0.3891181
179	E	0.32785657	0.32785657	0.32785657	0.6535914
180	A	0.33631027	0.33631027	0.33631027	0.6704441
181	G	0.3213371	0.3213371	0.3213371	0.64059466
182	R	0.120484196	0.120484196	0.120484196	0.24018866
183	H	0.3796965	0.3796965	0.3796965	0.7569357
184	H	0.42458168	0.42458168	0.42458168	0.84641564
185	D	0.22236367	0.22236367	0.22236367	0.44328827
186	C	0.35427603	0.35427603	0.35427603	0.7062593
187	A	0.36318022	0.36318022	0.36318022	0.7240101
188	A	0.32749423	0.32749423	0.32749423	0.65286905
189	M	0.26917017	0.26917017	0.26917017	0.5365984
190	F	0.41714934	0.41714934	0.41714934	0.83159906
191	H	0.43164048	0.43164048	0.43164048	0.8604875
192	A	0.40954393	0.40954393	0.40954393	0.8164375
193	I	0.37937927	0.37937927	0.37937927	0.75630337
194	V	0.4414425	0.4414425	0.4414425	0.8800281
195	N	0.456212	0.456212	0.456212	0.90947163
196	E	0.42004138	0.42004138	0.42004138	0.83736444
197	Q	0.40551594	0.40551594	0.40551594	0.80840755
198	S	0.44447452	0.44447452	0.44447452	0.8860726
199	K	0.42720598	0.42720598	0.42720598	0.85164726
200	H	0.39350086	0.39350086	0.39350086	0.7844551
201	G	0.33572915	0.33572915	0.33572915	0.6692856
202	F	0.3648074	0.3648074	0.3648074	0.7272539
203	V	0.31340757	0.31340757	0.31340757	0.6247869
204	C	0.33540207	0.33540207	0.33540207	0.6686336
205	L	0.22686513	0.22686513	0.22686513	0.45226207
206	R	0.1952783	0.1952783	0.1952783	0.38929284
207	K	0.4321426	0.4321426	0.4321426	0.8614885
208	H	0.3350656	0.3350656	0.3350656	0.6679628
209	L	0.1225745	0.1225745	0.1225745	0.24435575
210	Q	0.15254575	0.15254575	0.15254575	0.3041043
211	D	0.3142673	0.3142673	0.3142673	0.6265008
212	A	0.10147455	0.10147455	0.10147455	0.2022924
213	A	-0.03612123	0.03612123	0.03612123	0.0720087
214	L	0.11983381	0.11983381	0.11983381	0.23889211
215	N	0.30153996	0.30153996	0.30153996	0.60112846
216	N	0.12369852	0.12369852	0.12369852	0.2465965
217	V	-0.047581296	0.047581296	0.047581296	0.09485467
218	M	0.117454655	0.117454655	0.117454655	0.23414919
219	G	0.28949106	0.28949106	0.28949106	0.5771086
220	T	0.088257976	0.088257976	0.088257976	0.17594478
221	V	0.056691423	0.056691423	0.056691423	0.113015965
222	F	0.06633167	0.06633167	0.06633167	0.13223407
223	G	0.1486818	0.1486818	0.1486818	0.2964014
224	R	0.3339937	0.3339937	0.3339937	0.6658259
225	R	0.26542872	0.26542872	0.26542872	0.5291397
226	Y	0.3264899	0.3264899	0.3264899	0.65086687
227	N	0.37763023	0.37763023	0.37763023	0.7528166
228	N	0.42548802	0.42548802	0.42548802	0.84822243
229	R	0.40299216	0.40299216	0.40299216	0.8033763
230	E	0.42798427	0.42798427	0.42798427	0.85319877
231	E	0.43263295	0.43263295	0.43263295	0.8624661
232	C	0.4183351	0.4183351	0.4183351	0.8339629
233	P	0.42729926	0.42729926	0.42729926	0.8518332
234	N	0.41630745	0.41630745	0.41630745	0.8299207
235	S	0.4351052	0.4351052	0.4351052	0.86739457
236	Y	0.40782148	0.40782148	0.40782148	0.8130037
237	E	0.4147012	0.4147012	0.4147012	0.8267186
238	V	0.37557715	0.37557715	0.37557715	0.74872375
239	K	0.44638637	0.44638637	0.44638637	0.8898839
240	E	0.36787167	0.36787167	0.36787167	0.7333626
241	L	0.22506972	0.22506972	0.22506972	0.44868287
242	H	0.33199808	0.33199808	0.33199808	0.6618476
243	E	0.35995734	0.35995734	0.35995734	0.71758515
244	M	0.23264383	0.23264383	0.23264383	0.46378207
245	V	0.13298899	0.13298899	0.13298899	0.26511732
246	R	0.30701032	0.30701032	0.30701032	0.6120338
247	E	0.29579592	0.29579592	0.29579592	0.5896776
248	G	0.10222004	0.10222004	0.10222004	0.20377856
249	F	0.14770193	0.14770193	0.14770193	0.294448
250	E	0.29089853	0.29089853	0.29089853	0.5799145
251	L	0.25670958	0.25670958	0.25670958	0.51175785
252	L	0.097127154	0.097127154	0.097127154	0.19362573
253	G	0.054826085	0.054826085	0.054826085	0.10929736
254	A	0.08277327	0.08277327	0.08277327	0.16501085
255	L	0.08286951	0.08286951	0.08286951	0.16520272
256	N	0.051420953	0.051420953	0.051420953	0.10250913
257	W	0.17535734	0.17535734	0.17535734	0.34957984
258	S	0.14932351	0.14932351	0.14932351	0.29768065
259	D	0.011852779	0.011852779	0.011852779	0.023628853
260	Y	0.083132975	0.083132975	0.083132975	0.16572794
261	V	0.1134829	0.1134829	0.1134829	0.22623138
262	S	0.19190842	0.19190842	0.19190842	0.3825749
263	W	0.2583352	0.2583352	0.2583352	0.51499856
264	I	0.262991	0.262991	0.262991	0.5242801
265	S	0.2964291	0.2964291	0.2964291	0.5909398
266	F	0.33023694	0.33023694	0.33023694	0.6583367
267	F	0.32416445	0.32416445	0.32416445	0.64623106
268	Y	0.3208605	0.3208605	0.3208605	0.6396445
269	D	0.31726983	0.31726983	0.31726983	0.6324864
270	P	0.32078347	0.32078347	0.32078347	0.63949096
271	F	0.22298585	0.22298585	0.22298585	0.4445286
272	R	0.28728616	0.28728616	0.28728616	0.57271314
273	V	0.25232208	0.25232208	0.25232208	0.5030112
274	Q	0.38656488	0.38656488	0.38656488	0.7706281
275	K	0.3722195	0.3722195	0.3722195	0.74203014
276	R	0.3237935	0.3237935	0.3237935	0.64549154
277	C	0.26703835	0.26703835	0.26703835	0.5323485
278	S	0.4298511	0.4298511	0.4298511	0.8569204
279	V	0.37652576	0.37652576	0.37652576	0.7506148
280	L	0.2421051	0.2421051	0.2421051	0.4826434
281	A	0.20745142	0.20745142	0.20745142	0.4135603
282	F	0.40537617	0.40537617	0.40537617	0.8081289
283	R	0.35999706	0.35999706	0.35999706	0.71766436
284	V	0.11333682	0.11333682	0.11333682	0.22594017
285	K	0.2425891	0.2425891	0.2425891	0.48360828
286	K	0.3836477	0.3836477	0.3836477	0.7648126
287	F	0.30615023	0.30615023	0.30615023	0.6103192
288	V	0.05292393	0.05292393	0.05292393	0.105505355
289	K	0.38751256	0.38751256	0.38751256	0.7725173
290	K	0.43742388	0.43742388	0.43742388	0.8720169
291	I	0.25099003	0.25099003	0.25099003	0.5003558
292	L	0.29438555	0.29438555	0.29438555	0.58686596
293	D	0.4286848	0.4286848	0.4286848	0.8545953
294	E	0.42471498	0.42471498	0.42471498	0.84668136
295	H	0.29725823	0.29725823	0.29725823	0.5925927
296	R	0.3840808	0.3840808	0.3840808	0.76567596
297	M	0.44507208	0.44507208	0.44507208	0.88726383
298	G	0.42958724	0.42958724	0.42958724	0.85639435
299	P	0.4122528	0.4122528	0.4122528	0.82183766
300	F	0.44362244	0.44362244	0.44362244	0.8843739
301	K	0.4375297	0.4375297	0.4375297	0.8722279
302	E	0.40582383	0.40582383	0.40582383	0.8090213
303	I	0.41165978	0.41165978	0.41165978	0.82065547
304	S	0.41562265	0.41562265	0.41562265	0.8285556
305	D	0.43836692	0.43836692	0.43836692	0.8738969
306	G	0.41077554	0.41077554	0.41077554	0.8188927
307	S	0.39481807	0.39481807	0.39481807	0.787081
308	D	0.19728522	0.19728522	0.19728522	0.39329368
309	F	0.012712619	0.012712619	0.012712619	0.025342967
310	V	0.06497716	0.06497716	0.06497716	0.12953381
311	D	0.30683583	0.30683583	0.30683583	0.61168593
312	V	0.24534746	0.24534746	0.24534746	0.48910713
313	L	0.10068891	0.10068891	0.10068891	0.20072621
314	L	0.34096098	0.34096098	0.34096098	0.6797154
315	S	0.4045109	0.4045109	0.4045109	0.80640393
316	L	0.3315672	0.3315672	0.3315672	0.6609886
317	D	0.36570963	0.36570963	0.36570963	0.72905254
318	G	0.38970274	0.38970274	0.38970274	0.7768835
319	D	0.42157075	0.42157075	0.42157075	0.8404133
320	E	0.39648277	0.39648277	0.39648277	0.7903997
321	K	0.30953503	0.30953503	0.30953503	0.61706686
322	L	0.27771473	0.27771473	0.27771473	0.5536322
323	Q	0.3709602	0.3709602	0.3709602	0.7395197
324	D	0.34950754	0.34950754	0.34950754	0.6967532
325	D	0.37629735	0.37629735	0.37629735	0.75015944
326	D	0.21190621	0.21190621	0.21190621	0.42244104
327	M	0.19217478	0.19217478	0.19217478	0.38310587
328	I	0.274881	0.274881	0.274881	0.5479831
329	A	0.007311898	0.007311898	0.007311898	0.014576476
330	V	0.036914244	0.036914244	0.036914244	0.07358959
331	L	0.053664602	0.053664602	0.053664602	0.10698191
332	W	0.024160674	0.024160674	0.024160674	0.04816499
333	E	-0.052237064	0.052237064	0.052237064	0.10413607
334	M	-0.034475837	0.034475837	0.034475837	0.06872856
335	I	-0.103855826	0.103855826	0.103855826	0.20703954
336	F	-0.14908391	0.14908391	0.14908391	0.297203
337	R	0.015434153	0.015434153	0.015434153	0.030768422
338	G	0.16246139	0.16246139	0.16246139	0.32387137
339	T	-0.07011672	0.07011672	0.07011672	0.13977967
340	D	-0.030580333	0.030580333	0.030580333	0.060962763
341	T	-0.08083537	0.08083537	0.08083537	0.16114761
342	T	0.0058936602	0.0058936602	0.0058936602	0.011749179
343	A	-0.07380642	0.07380642	0.07380642	0.1471352
344	L	-0.017005514	0.017005514	0.017005514	0.033900976
345	L	0.13136429	0.13136429	0.13136429	0.26187843
346	T	0.115430176	0.115430176	0.115430176	0.23011333
347	E	0.06576076	0.06576076	0.06576076	0.13109595
348	W	0.042127028	0.042127028	0.042127028	0.083981425
349	V	0.20191735	0.20191735	0.20191735	0.40252796
350	M	-0.030114984	0.030114984	0.030114984	0.060035076
351	A	0.08167745	0.08167745	0.08167745	0.16282631
352	E	0.01723506	0.01723506	0.01723506	0.03435858
353	L	0.18284033	0.18284033	0.18284033	0.3644974
354	I	0.04580386	0.04580386	0.04580386	0.0913113
355	L	0.22694136	0.22694136	0.22694136	0.45241404
356	N	0.25913042	0.25913042	0.25913042	0.51658386
357	Q	0.3383005	0.3383005	0.3383005	0.67441165
358	E	0.43012527	0.43012527	0.43012527	0.85746694
359	V	0.3297118	0.3297118	0.3297118	0.6572898
360	Q	0.20378648	0.20378648	0.20378648	0.40625414
361	T	0.4101513	0.4101513	0.4101513	0.8176483
362	R	0.4211488	0.4211488	0.4211488	0.83957213
363	L	0.2897078	0.2897078	0.2897078	0.57754076
364	R	0.3251725	0.3251725	0.3251725	0.6482406
365	N	0.47659323	0.47659323	0.47659323	0.95010215
366	E	0.40246302	0.40246302	0.40246302	0.80232143
367	L	0.2761971	0.2761971	0.2761971	0.5506068
368	D	0.41883954	0.41883954	0.41883954	0.8349685
369	K	0.48088256	0.48088256	0.48088256	0.95865303
370	V	0.4105392	0.4105392	0.4105392	0.81842154
371	V	0.34201846	0.34201846	0.34201846	0.6818235
372	G	0.4100008	0.4100008	0.4100008	0.81734824
373	N	0.43857652	0.43857652	0.43857652	0.8743147
374	R	0.4230847	0.4230847	0.4230847	0.84343135
375	K	0.43505022	0.43505022	0.43505022	0.86728495
376	D	0.4524134	0.4524134	0.4524134	0.901899
377	V	0.36073545	0.36073545	0.36073545	0.71913636
378	T	0.371978	0.371978	0.371978	0.7415487
379	D	0.3090626	0.3090626	0.3090626	0.61612505
380	A	0.39955235	0.39955235	0.39955235	0.7965189
381	D	0.3533085	0.3533085	0.3533085	0.7043305
382	V	0.38277513	0.38277513	0.38277513	0.7630731
383	T	0.39827025	0.39827025	0.39827025	0.7939631
384	K	0.4078897	0.4078897	0.4078897	0.8131397
385	L	0.22273555	0.22273555	0.22273555	0.44402966
386	P	0.34019578	0.34019578	0.34019578	0.67818993
387	Y	0.22526444	0.22526444	0.22526444	0.44907108
388	L	0.15686099	0.15686099	0.15686099	0.31270683
389	E	0.3351575	0.3351575	0.3351575	0.668146
390	A	0.15951583	0.15951583	0.15951583	0.31799933
391	I	0.15240465	0.15240465	0.15240465	0.303823
392	V	0.20923	0.20923	0.20923	0.41710594
393	K	0.18993421	0.18993421	0.18993421	0.37863925
394	E	0.116945386	0.116945386	0.116945386	0.23313394
395	T	0.030927451	0.030927451	0.030927451	0.061654754
396	L	0.009377448	0.009377448	0.009377448	0.018694209
397	R	0.15630974	0.15630974	0.15630974	0.3116079
398	V	0.0248961	0.0248961	0.0248961	0.04963108
399	H	-0.011936334	0.011936334	0.011936334	0.02379542
400	P	0.11145737	0.11145737	0.11145737	0.22219343
401	I	-0.04420967	0.04420967	0.04420967	0.08813323
402	G	0.012590693	0.012590693	0.012590693	0.025099905
403	P	0.028847706	0.028847706	0.028847706	0.057508722
404	L	0.015129105	0.015129105	0.015129105	0.0301603
405	L	0.002871744	0.002871744	0.002871744	0.005724903
406	S	0.026848983	0.026848983	0.026848983	0.05352421
407	W	-0.021031542	0.021031542	0.021031542	0.041926976
408	A	0.077238865	0.077238865	0.077238865	0.15397787
409	R	0.04043299	0.04043299	0.04043299	0.080604315
410	L	0.07369333	0.07369333	0.07369333	0.14690974
411	S	0.0843117	0.0843117	0.0843117	0.16807777
412	T	0.16864446	0.16864446	0.16864446	0.33619753
413	S	0.28612554	0.28612554	0.28612554	0.5703994
414	D	0.32836553	0.32836553	0.32836553	0.65460604
415	V	0.21288723	0.21288723	0.21288723	0.42439672
416	Q	0.34088153	0.34088153	0.34088153	0.679557
417	L	0.24297667	0.24297667	0.24297667	0.48438087
418	S	0.23311906	0.23311906	0.23311906	0.46472946
419	N	0.30796063	0.30796063	0.30796063	0.61392826
420	G	0.3098633	0.3098633	0.3098633	0.61772126
421	M	0.29383838	0.29383838	0.29383838	0.58577514
422	V	0.32668188	0.32668188	0.32668188	0.6512496
423	V	0.18970391	0.18970391	0.18970391	0.37818015
424	P	0.2084412	0.2084412	0.2084412	0.41553345
425	S	0.17592612	0.17592612	0.17592612	0.3507137
426	N	0.15280375	0.15280375	0.15280375	0.30461863
427	T	0.04131943	0.04131943	0.04131943	0.08237146
428	T	0.0522154	0.0522154	0.0522154	0.10409288
429	T	0.121368624	0.121368624	0.121368624	0.2419518
430	M	0.071928315	0.071928315	0.071928315	0.14339113
431	V	0.0060917526	0.0060917526	0.0060917526	0.012144081
432	N	-0.04519959	0.04519959	0.04519959	0.090106666
433	M	-0.08275118	0.08275118	0.08275118	0.16496682
434	W	0.064508304	0.064508304	0.064508304	0.12859914
435	A	0.08398581	0.08398581	0.08398581	0.1674281
436	I	0.18175244	0.18175244	0.18175244	0.36232865
437	T	0.023884507	0.023884507	0.023884507	0.047614444
438	H	0.15954208	0.15954208	0.15954208	0.31805167
439	D	0.2596061	0.2596061	0.2596061	0.5175321
440	P	0.28518787	0.28518787	0.28518787	0.56853014
441	N	0.36062524	0.36062524	0.36062524	0.71891665
442	V	0.17105304	0.17105304	0.17105304	0.3409991
443	W	0.17582536	0.17582536	0.17582536	0.35051283
444	E	0.3083375	0.3083375	0.3083375	0.6146796
445	E	0.21652031	0.21652031	0.21652031	0.43163937
446	P	0.19923641	0.19923641	0.19923641	0.39718345
447	L	0.22646305	0.22646305	0.22646305	0.4514605
448	V	0.2767831	0.2767831	0.2767831	0.551775
449	F	0.113663346	0.113663346	0.113663346	0.22659111
450	K	0.2753761	0.2753761	0.2753761	0.5489701
451	P	0.09908341	0.09908341	0.09908341	0.19752559
452	Q	0.27265266	0.27265266	0.27265266	0.54354084
453	R	0.19925758	0.19925758	0.19925758	0.39722565
454	F	0.13453254	0.13453254	0.13453254	0.26819444
455	L	0.29557866	0.29557866	0.29557866	0.5892444
456	K	0.400812	0.400812	0.400812	0.7990301
457	S	0.4100932	0.4100932	0.4100932	0.8175324
458	E	0.42579055	0.42579055	0.42579055	0.8488256
459	G	0.43580887	0.43580887	0.43580887	0.86879736
460	G	0.4254664	0.4254664	0.4254664	0.84817934
461	V	0.3974586	0.3974586	0.3974586	0.79234505
462	E	0.3839311	0.3839311	0.3839311	0.7653775
463	V	0.38638866	0.38638866	0.38638866	0.7702768
464	D	0.3350265	0.3350265	0.3350265	0.6678848
465	V	0.26692685	0.26692685	0.26692685	0.53212625
466	R	0.271775	0.271775	0.271775	0.5417912
467	G	0.2945652	0.2945652	0.2945652	0.58722407
468	V	0.3634903	0.3634903	0.3634903	0.72462827
469	D	0.29824618	0.29824618	0.29824618	0.59456223
470	L	0.21070993	0.21070993	0.21070993	0.42005622
471	R	0.27155474	0.27155474	0.27155474	0.5413521
472	L	0.16404687	0.16404687	0.16404687	0.3270321
473	A	0.04159258	0.04159258	0.04159258	0.08291599
474	P	0.07267575	0.07267575	0.07267575	0.14488117
475	F	0.092690505	0.092690505	0.092690505	0.18478115
476	G	-0.007005633	0.007005633	0.007005633	0.013965928
477	A	-0.06645193	0.06645193	0.06645193	0.13247381
478	G	0.06967526	0.06967526	0.06967526	0.13889961
479	R	0.008175275	0.008175275	0.008175275	0.016297644
480	R	-0.046060868	0.046060868	0.046060868	0.091823645
481	V	-0.08194783	0.08194783	0.08194783	0.16336533
482	C	0.042772185	0.042772185	0.042772185	0.085267566
483	P	-0.07823996	0.07823996	0.07823996	0.15597358
484	G	0.109014295	0.109014295	0.109014295	0.2173231
485	K	0.050860025	0.050860025	0.050860025	0.101390906
486	N	0.13874581	0.13874581	0.13874581	0.27659371
487	L	0.081665434	0.081665434	0.081665434	0.16280237
488	G	0.040734775	0.040734775	0.040734775	0.081205934
489	I	0.15904126	0.15904126	0.15904126	0.31705326
490	V	0.15856966	0.15856966	0.15856966	0.3161131
491	T	0.035963975	0.035963975	0.035963975	0.07169521
492	V	0.07492798	0.07492798	0.07492798	0.14937106
493	S	0.27706614	0.27706614	0.27706614	0.5523392
494	L	0.22548534	0.22548534	0.22548534	0.44951144
495	W	0.14703275	0.14703275	0.14703275	0.29311398
496	V	0.18044215	0.18044215	0.18044215	0.35971656
497	A	0.19734614	0.19734614	0.19734614	0.39341512
498	K	0.25384203	0.25384203	0.25384203	0.5060413
499	L	0.2088463	0.2088463	0.2088463	0.41634104
500	V	0.22302379	0.22302379	0.22302379	0.44460425
501	H	0.27070084	0.27070084	0.27070084	0.53964984
502	Q	0.3841761	0.3841761	0.3841761	0.765866
503	F	0.3104677	0.3104677	0.3104677	0.61892617
504	Q	0.4024377	0.4024377	0.4024377	0.80227095
505	W	0.14639316	0.14639316	0.14639316	0.29183894
506	F	0.43594018	0.43594018	0.43594018	0.86905915
507	Q	0.34405145	0.34405145	0.34405145	0.6858763
508	D	0.37008876	0.37008876	0.37008876	0.7377824
509	M	0.37275535	0.37275535	0.37275535	0.7430984
510	A	0.33864376	0.33864376	0.33864376	0.675096
511	N	0.31039837	0.31039837	0.31039837	0.61878794
512	P	0.3510043	0.3510043	0.3510043	0.6997371
513	V	0.32121092	0.32121092	0.32121092	0.64034307
514	D	0.24380827	0.24380827	0.24380827	0.4860387
515	L	0.17990462	0.17990462	0.17990462	0.358645
516	T	0.2049519	0.2049519	0.2049519	0.4085774
517	E	0.056236994	0.056236994	0.056236994	0.11211004
518	V	0.21669813	0.21669813	0.21669813	0.43199387
519	L	0.10033572	0.10033572	0.10033572	0.2000221
520	K	0.007486133	0.007486133	0.007486133	0.014923818
521	L	0.036709372	0.036709372	0.036709372	0.073181175
522	S	-0.04896495	0.04896495	0.04896495	0.09761302
523	C	-0.01163756	0.01163756	0.01163756	0.023199806
524	E	-0.042767845	0.042767845	0.042767845	0.085258916
525	M	-0.01588808	0.01588808	0.01588808	0.03167334
526	K	0.09561063	0.09561063	0.09561063	0.19060251
527	N	0.11352286	0.11352286	0.11352286	0.22631104
528	P	0.20466802	0.20466802	0.20466802	0.4080115
529	L	0.17064106	0.17064106	0.17064106	0.3401778
530	K	0.34511897	0.34511897	0.34511897	0.6880045
531	A	0.135488	0.135488	0.135488	0.2700992
532	V	0.39433807	0.39433807	0.39433807	0.78612417
533	A	0.27286115	0.27286115	0.27286115	0.54395646
534	I	0.43476737	0.43476737	0.43476737	0.8667211
535	P	0.45006275	0.45006275	0.45006275	0.89721286
536	R	0.38567698	0.38567698	0.38567698	0.768858
537	V	0.42903754	0.42903754	0.42903754	0.8552985
538	A	0.41044298	0.41044298	0.41044298	0.81822973
539	N	0.42720288	0.42720288	0.42720288	0.85164106
