## Supplementary material for "The N-Terminus of *Sophora tonkinensis* Cytochrome P450s Evolves Neutrally yet Encodes Rich Functional Information: A Protein Language Model Analysis": Dataset S1: StonChr1AG009990.1_residue_importance.csv

position	amino_acid	cosine_similarity	abs_cosine	final_score	final_score_norm
1	M	0.44673637	0.44673637	0.44673637	0.86517775
2	E	0.4226103	0.4226103	0.4226103	0.8184537
3	L	0.49867505	0.49867505	0.49867505	0.9657655
4	E	0.5021873	0.5021873	0.5021873	0.97256756
5	T	0.4976671	0.4976671	0.4976671	0.9638134
6	L	0.50748783	0.50748783	0.50748783	0.98283285
7	A	0.48179266	0.48179266	0.48179266	0.93307
8	S	0.5163521	0.5163521	0.5163521	1.0
9	A	0.48527005	0.48527005	0.48527005	0.9398045
10	S	0.5007472	0.5007472	0.5007472	0.96977854
11	L	0.49649054	0.49649054	0.49649054	0.9615348
12	L	0.4938725	0.4938725	0.4938725	0.9564645
13	F	0.47895074	0.47895074	0.47895074	0.9275661
14	L	0.46726343	0.46726343	0.46726343	0.9049318
15	V	0.48052248	0.48052248	0.48052248	0.93061006
16	A	0.45228532	0.45228532	0.45228532	0.8759242
17	T	0.44931594	0.44931594	0.44931594	0.8701735
18	L	0.45433617	0.45433617	0.45433617	0.879896
19	L	0.4502256	0.4502256	0.4502256	0.8719352
20	W	0.47494036	0.47494036	0.47494036	0.9197994
21	F	0.44076356	0.44076356	0.44076356	0.85361046
22	L	0.45436403	0.45436403	0.45436403	0.87995
23	A	0.42838106	0.42838106	0.42838106	0.8296297
24	T	0.41906655	0.41906655	0.41906655	0.8115907
25	T	0.41135323	0.41135323	0.41135323	0.79665256
26	L	0.41398346	0.41398346	0.41398346	0.8017464
27	S	0.39280388	0.39280388	0.39280388	0.7607287
28	P	0.42357364	0.42357364	0.42357364	0.82031935
29	T	0.38576674	0.38576674	0.38576674	0.7471002
30	T	0.39734498	0.39734498	0.39734498	0.76952326
31	T	0.39259306	0.39259306	0.39259306	0.7603204
32	R	0.3980715	0.3980715	0.3980715	0.7709303
33	P	0.41798365	0.41798365	0.41798365	0.8094934
34	K	0.40825015	0.40825015	0.40825015	0.7906429
35	N	0.41543528	0.41543528	0.41543528	0.8045581
36	N	0.40292007	0.40292007	0.40292007	0.78032035
37	S	0.35703906	0.35703906	0.35703906	0.6914643
38	S	0.38023722	0.38023722	0.38023722	0.7363913
39	T	0.36987323	0.36987323	0.36987323	0.71631974
40	T	0.38200098	0.38200098	0.38200098	0.7398071
41	I	0.38740122	0.38740122	0.38740122	0.7502656
42	I	0.37233084	0.37233084	0.37233084	0.72107935
43	P	0.35641456	0.35641456	0.35641456	0.69025487
44	K	0.3023113	0.3023113	0.3023113	0.5854751
45	A	0.22152124	0.22152124	0.22152124	0.42901197
46	Y	0.17642868	0.17642868	0.17642868	0.34168288
47	P	0.23248719	0.23248719	0.23248719	0.4502493
48	I	0.16646044	0.16646044	0.16646044	0.32237777
49	I	0.11487281	0.11487281	0.11487281	0.22246991
50	G	0.21139938	0.21139938	0.21139938	0.40940934
51	S	0.19796728	0.19796728	0.19796728	0.38339588
52	V	0.3119223	0.3119223	0.3119223	0.60408837
53	F	0.24078657	0.24078657	0.24078657	0.46632242
54	S	0.37706503	0.37706503	0.37706503	0.73024786
55	I	0.38841298	0.38841298	0.38841298	0.75222504
56	A	0.34614417	0.34614417	0.34614417	0.67036456
57	A	0.34094697	0.34094697	0.34094697	0.66029936
58	N	0.4479717	0.4479717	0.4479717	0.86757016
59	N	0.37268806	0.37268806	0.37268806	0.7217711
60	H	0.37870994	0.37870994	0.37870994	0.7334335
61	G	0.3342879	0.3342879	0.3342879	0.647403
62	R	0.41205215	0.41205215	0.41205215	0.7980061
63	I	0.37242687	0.37242687	0.37242687	0.7212653
64	Q	0.43003443	0.43003443	0.43003443	0.83283174
65	W	0.39180312	0.39180312	0.39180312	0.75879055
66	I	0.39804572	0.39804572	0.39804572	0.7708804
67	S	0.44957218	0.44957218	0.44957218	0.8706698
68	D	0.46014372	0.46014372	0.46014372	0.89114326
69	I	0.41157869	0.41157869	0.41157869	0.79708916
70	L	0.41096044	0.41096044	0.41096044	0.7958918
71	R	0.45322853	0.45322853	0.45322853	0.8777509
72	S	0.42815584	0.42815584	0.42815584	0.82919353
73	S	0.44220242	0.44220242	0.44220242	0.85639703
74	P	0.40847334	0.40847334	0.40847334	0.79107517
75	S	0.35650113	0.35650113	0.35650113	0.69042253
76	A	0.35785353	0.35785353	0.35785353	0.6930417
77	T	0.2611727	0.2611727	0.2611727	0.5058035
78	F	0.32339323	0.32339323	0.32339323	0.6263037
79	V	0.3443145	0.3443145	0.3443145	0.6668211
80	L	0.33319563	0.33319563	0.33319563	0.64528763
81	H	0.33652636	0.33652636	0.33652636	0.6517381
82	R	0.35819152	0.35819152	0.35819152	0.69369626
83	S	0.35599214	0.35599214	0.35599214	0.6894368
84	F	0.3445141	0.3445141	0.3445141	0.66720766
85	G	0.38814798	0.38814798	0.38814798	0.7517118
86	S	0.36274195	0.36274195	0.36274195	0.70250887
87	R	0.38827932	0.38827932	0.38827932	0.7519662
88	Q	0.37799525	0.37799525	0.37799525	0.7320494
89	V	0.16912979	0.16912979	0.16912979	0.3275474
90	F	0.23361754	0.23361754	0.23361754	0.45243844
91	T	0.13018948	0.13018948	0.13018948	0.25213313
92	A	0.13768479	0.13768479	0.13768479	0.26664904
93	N	0.14505762	0.14505762	0.14505762	0.28092772
94	P	0.19350566	0.19350566	0.19350566	0.37475523
95	A	0.22320136	0.22320136	0.22320136	0.43226582
96	V	0.017990813	0.017990813	0.017990813	0.03484214
97	V	0.005409	0.005409	0.005409	0.01047541
98	Q	0.15695433	0.15695433	0.15695433	0.30396762
99	H	0.051926643	0.051926643	0.051926643	0.100564405
100	I	0.080362536	0.080362536	0.080362536	0.15563515
101	L	-0.07083463	0.07083463	0.07083463	0.1371828
102	K	0.05188034	0.05188034	0.05188034	0.10047473
103	T	0.10395029	0.10395029	0.10395029	0.20131667
104	H	-0.02543364	0.02543364	0.02543364	0.049256388
105	F	-0.0044672363	0.0044672363	0.0044672363	0.008651531
106	P	0.26651457	0.26651457	0.26651457	0.51614887
107	V	0.07123671	0.07123671	0.07123671	0.13796149
108	Y	0.04831966	0.04831966	0.04831966	0.0935789
109	H	0.19261587	0.19261587	0.19261587	0.373032
110	K	0.042435117	0.042435117	0.042435117	0.08218252
111	G	0.14950347	0.14950347	0.14950347	0.28953782
112	P	0.24764265	0.24764265	0.24764265	0.47960034
113	T	0.29982197	0.29982197	0.29982197	0.5806541
114	L	0.16851823	0.16851823	0.16851823	0.326363
115	H	0.30695194	0.30695194	0.30695194	0.59446245
116	R	0.34681135	0.34681135	0.34681135	0.67165667
117	A	0.18869042	0.18869042	0.18869042	0.36542976
118	L	0.12589346	0.12589346	0.12589346	0.24381319
119	G	0.27334964	0.27334964	0.27334964	0.5293861
120	D	0.15334924	0.15334924	0.15334924	0.29698578
121	F	0.13254549	0.13254549	0.13254549	0.25669593
122	L	0.04682539	0.04682539	0.04682539	0.090684995
123	G	0.09062051	0.09062051	0.09062051	0.17550138
124	V	0.12375525	0.12375525	0.12375525	0.2396722
125	G	-0.16631192	0.16631192	0.16631192	0.32209012
126	I	-0.23051526	0.23051526	0.23051526	0.44643036
127	F	-0.22640938	0.22640938	0.22640938	0.43847865
128	N	-0.16617632	0.16617632	0.16617632	0.3218275
129	A	-0.1189682	0.1189682	0.1189682	0.2304013
130	D	-0.056964066	0.056964066	0.056964066	0.110320196
131	G	0.08722246	0.08722246	0.08722246	0.1689205
132	D	0.19464947	0.19464947	0.19464947	0.3769704
133	T	0.075179	0.075179	0.075179	0.14559639
134	W	-0.04685039	0.04685039	0.04685039	0.09073342
135	K	0.15907228	0.15907228	0.15907228	0.30806938
136	F	0.1400315	0.1400315	0.1400315	0.2711938
137	Q	-0.08440274	0.08440274	0.08440274	0.16345966
138	R	-0.034310326	0.034310326	0.034310326	0.06644753
139	Q	0.09019353	0.09019353	0.09019353	0.17467447
140	L	-0.055646256	0.055646256	0.055646256	0.10776804
141	A	-0.10357392	0.10357392	0.10357392	0.20058776
142	S	-0.116858	0.116858	0.116858	0.22631454
143	H	0.03697059	0.03697059	0.03697059	0.07159957
144	E	-0.019064981	0.019064981	0.019064981	0.036922444
145	F	-0.1193773	0.1193773	0.1193773	0.23119359
146	N	0.016733058	0.016733058	0.016733058	0.032406293
147	T	-0.043445207	0.043445207	0.043445207	0.08413872
148	R	0.15885322	0.15885322	0.15885322	0.30764514
149	S	0.04673671	0.04673671	0.04673671	0.09051325
150	L	0.0031481772	0.0031481772	0.0031481772	0.006096958
151	R	0.19568296	0.19568296	0.19568296	0.37897193
152	K	0.39056212	0.39056212	0.39056212	0.7563872
153	F	0.1597695	0.1597695	0.1597695	0.3094197
154	V	0.1416759	0.1416759	0.1416759	0.27437848
155	E	0.4098786	0.4098786	0.4098786	0.7937967
156	T	0.3706741	0.3706741	0.3706741	0.7178708
157	V	0.17958568	0.17958568	0.17958568	0.34779692
158	V	0.13296466	0.13296466	0.13296466	0.2575077
159	D	0.40736544	0.40736544	0.40736544	0.7889295
160	A	0.4053863	0.4053863	0.4053863	0.7850966
161	E	0.19301546	0.19301546	0.19301546	0.37380588
162	L	0.2682836	0.2682836	0.2682836	0.51957494
163	S	0.37270552	0.37270552	0.37270552	0.721805
164	Q	0.34812364	0.34812364	0.34812364	0.67419815
165	R	0.20981428	0.20981428	0.20981428	0.40633953
166	L	0.22091144	0.22091144	0.22091144	0.427831
167	I	0.38979036	0.38979036	0.38979036	0.7548925
168	P	0.29370457	0.29370457	0.29370457	0.56880677
169	I	0.33452612	0.33452612	0.33452612	0.64786434
170	L	0.2898979	0.2898979	0.2898979	0.5614345
171	S	0.3897287	0.3897287	0.3897287	0.75477314
172	H	0.41951582	0.41951582	0.41951582	0.8124607
173	A	0.4240619	0.4240619	0.4240619	0.8212649
174	S	0.39939973	0.39939973	0.39939973	0.77350265
175	E	0.4571224	0.4571224	0.4571224	0.885292
176	T	0.42539	0.42539	0.42539	0.82383704
177	Q	0.421288	0.421288	0.421288	0.8158929
178	T	0.4234972	0.4234972	0.4234972	0.8201713
179	T	0.45881763	0.45881763	0.45881763	0.8885751
180	L	0.45286947	0.45286947	0.45286947	0.8770555
181	H	0.37705418	0.37705418	0.37705418	0.7302269
182	D	0.35252902	0.35252902	0.35252902	0.6827299
183	F	0.24761863	0.24761863	0.24761863	0.47955382
184	Q	0.06934612	0.06934612	0.06934612	0.13430007
185	D	0.24301295	0.24301295	0.24301295	0.47063416
186	I	0.25296822	0.25296822	0.25296822	0.48991418
187	L	-0.03546667	0.03546667	0.03546667	0.068686984
188	Q	0.08711158	0.08711158	0.08711158	0.16870576
189	R	0.057632543	0.057632543	0.057632543	0.11161481
190	F	0.046593666	0.046593666	0.046593666	0.090236224
191	T	-0.040532116	0.040532116	0.040532116	0.078497045
192	F	0.09275315	0.09275315	0.09275315	0.17963159
193	D	0.11396577	0.11396577	0.11396577	0.22071329
194	N	0.019456865	0.019456865	0.019456865	0.03768139
195	I	-0.11173108	0.11173108	0.11173108	0.21638544
196	C	0.02231341	0.02231341	0.02231341	0.043213554
197	R	0.14912866	0.14912866	0.14912866	0.28881195
198	I	0.03070011	0.03070011	0.03070011	0.059455764
199	A	-0.014721698	0.014721698	0.014721698	0.028510967
200	F	0.00723998	0.00723998	0.00723998	0.014021401
201	G	0.13525096	0.13525096	0.13525096	0.2619355
202	F	0.29781476	0.29781476	0.29781476	0.5767668
203	D	0.14035977	0.14035977	0.14035977	0.27182958
204	P	0.1896739	0.1896739	0.1896739	0.36733443
205	E	0.21465366	0.21465366	0.21465366	0.4157118
206	Y	0.16909145	0.16909145	0.16909145	0.32747313
207	L	0.13586423	0.13586423	0.13586423	0.2631232
208	L	0.30463254	0.30463254	0.30463254	0.5899705
209	P	0.3044451	0.3044451	0.3044451	0.58960754
210	S	0.28917897	0.28917897	0.28917897	0.5600422
211	L	0.29444322	0.29444322	0.29444322	0.5702373
212	P	0.29626077	0.29626077	0.29626077	0.57375723
213	E	0.37164867	0.37164867	0.37164867	0.7197582
214	T	0.2855769	0.2855769	0.2855769	0.5530662
215	T	0.3632488	0.3632488	0.3632488	0.7034905
216	F	0.22084045	0.22084045	0.22084045	0.42769352
217	A	0.083276376	0.083276376	0.083276376	0.16127826
218	K	0.4047514	0.4047514	0.4047514	0.783867
219	A	0.23814417	0.23814417	0.23814417	0.461205
220	F	-0.07971823	0.07971823	0.07971823	0.15438734
221	D	0.24526085	0.24526085	0.24526085	0.4749876
222	D	0.39891994	0.39891994	0.39891994	0.7725735
223	G	0.15713888	0.15713888	0.15713888	0.30432504
224	T	0.117309645	0.117309645	0.117309645	0.22718924
225	R	0.35135904	0.35135904	0.35135904	0.680464
226	I	0.2579558	0.2579558	0.2579558	0.4995734
227	S	0.18962634	0.18962634	0.18962634	0.3672423
228	S	0.28258985	0.28258985	0.28258985	0.54728127
229	E	0.3668711	0.3668711	0.3668711	0.71050566
230	R	0.15356624	0.15356624	0.15356624	0.29740605
231	F	0.20070046	0.20070046	0.20070046	0.38868913
232	N	0.32246706	0.32246706	0.32246706	0.62451
233	A	0.31885704	0.31885704	0.31885704	0.6175186
234	A	0.20079829	0.20079829	0.20079829	0.3888786
235	I	0.3236294	0.3236294	0.3236294	0.6267611
236	P	0.34692746	0.34692746	0.34692746	0.67188156
237	L	0.33770126	0.33770126	0.33770126	0.6540135
238	F	0.30328992	0.30328992	0.30328992	0.58737034
239	W	0.21523187	0.21523187	0.21523187	0.41683158
240	K	0.28791565	0.28791565	0.28791565	0.55759555
241	I	0.33660907	0.33660907	0.33660907	0.6518983
242	K	0.16486304	0.16486304	0.16486304	0.31928414
243	K	0.32434854	0.32434854	0.32434854	0.6281538
244	L	0.3108399	0.3108399	0.3108399	0.6019921
245	L	0.26439884	0.26439884	0.26439884	0.51205146
246	N	0.242641	0.242641	0.242641	0.46991384
247	I	0.21564306	0.21564306	0.21564306	0.41762793
248	G	0.19575585	0.19575585	0.19575585	0.3791131
249	S	0.25810328	0.25810328	0.25810328	0.49985906
250	E	0.18707381	0.18707381	0.18707381	0.3622989
251	K	0.34924063	0.34924063	0.34924063	0.6763614
252	K	0.42792347	0.42792347	0.42792347	0.8287435
253	L	0.20360087	0.20360087	0.20360087	0.39430624
254	R	0.37110794	0.37110794	0.37110794	0.71871096
255	N	0.433938	0.433938	0.433938	0.84039164
256	A	0.30165386	0.30165386	0.30165386	0.5842019
257	I	0.3091503	0.3091503	0.3091503	0.59871995
258	S	0.44758675	0.44758675	0.44758675	0.8668246
259	E	0.42283887	0.42283887	0.42283887	0.81889635
260	V	0.24309678	0.24309678	0.24309678	0.47079653
261	R	0.32319325	0.32319325	0.32319325	0.62591636
262	E	0.42693427	0.42693427	0.42693427	0.82682776
263	L	0.32147008	0.32147008	0.32147008	0.6225792
264	A	0.29469535	0.29469535	0.29469535	0.57072556
265	R	0.43334374	0.43334374	0.43334374	0.83924073
266	K	0.48253685	0.48253685	0.48253685	0.93451124
267	I	0.31593236	0.31593236	0.31593236	0.6118545
268	T	0.38392496	0.38392496	0.38392496	0.74353325
269	R	0.44247738	0.44247738	0.44247738	0.85692954
270	E	0.44011363	0.44011363	0.44011363	0.8523518
271	K	0.29587808	0.29587808	0.29587808	0.5730161
272	K	0.4538231	0.4538231	0.4538231	0.8789024
273	Q	0.48084638	0.48084638	0.48084638	0.93123734
274	E	0.45422053	0.45422053	0.45422053	0.87967205
275	L	0.42036417	0.42036417	0.42036417	0.8141037
276	E	0.4565223	0.4565223	0.4565223	0.88412976
277	E	0.45414793	0.45414793	0.45414793	0.87953144
278	K	0.44738615	0.44738615	0.44738615	0.8664362
279	T	0.41801298	0.41801298	0.41801298	0.8095502
280	T	0.4512454	0.4512454	0.4512454	0.87391025
281	L	0.4863716	0.4863716	0.4863716	0.94193786
282	E	0.4818331	0.4818331	0.4818331	0.9331483
283	S	0.4395996	0.4395996	0.4395996	0.85135627
284	V	0.3730702	0.3730702	0.3730702	0.72251123
285	D	0.17985345	0.17985345	0.17985345	0.3483155
286	L	-0.04205373	0.04205373	0.04205373	0.0814439
287	L	0.12886956	0.12886956	0.12886956	0.24957691
288	S	0.19395705	0.19395705	0.19395705	0.37562943
289	R	0.23338959	0.23338959	0.23338959	0.45199695
290	F	0.22896846	0.22896846	0.22896846	0.44343472
291	L	0.41905066	0.41905066	0.41905066	0.81155986
292	S	0.44021758	0.44021758	0.44021758	0.85255307
293	S	0.42557067	0.42557067	0.42557067	0.8241869
294	G	0.4687845	0.4687845	0.4687845	0.90787756
295	H	0.42628908	0.42628908	0.42628908	0.8255783
296	S	0.45054424	0.45054424	0.45054424	0.87255234
297	D	0.4299291	0.4299291	0.4299291	0.8326278
298	E	0.4668975	0.4668975	0.4668975	0.904223
299	A	0.4229496	0.4229496	0.4229496	0.8191108
300	F	0.30597052	0.30597052	0.30597052	0.5925618
301	V	0.3454406	0.3454406	0.3454406	0.669002
302	M	0.31230745	0.31230745	0.31230745	0.60483426
303	D	0.16717535	0.16717535	0.16717535	0.3237623
304	I	-0.052850578	0.052850578	0.052850578	0.10235375
305	V	0.080830514	0.080830514	0.080830514	0.15654147
306	I	0.08104604	0.08104604	0.08104604	0.15695885
307	S	-0.08666377	0.08666377	0.08666377	0.1678385
308	F	-0.026849395	0.026849395	0.026849395	0.051998228
309	I	-0.06727827	0.06727827	0.06727827	0.13029534
310	L	-0.14914127	0.14914127	0.14914127	0.28883636
311	A	-0.14414269	0.14414269	0.14414269	0.2791558
312	G	-0.0019655777	0.0019655777	0.0019655777	0.0038066616
313	R	-0.058429796	0.058429796	0.058429796	0.11315882
314	D	-0.066534735	0.066534735	0.066534735	0.12885535
315	T	-0.13799557	0.13799557	0.13799557	0.2672509
316	T	-0.039220992	0.039220992	0.039220992	0.07595784
317	S	-0.06781258	0.06781258	0.06781258	0.1313301
318	A	-0.14517258	0.14517258	0.14517258	0.28115034
319	A	-0.038554158	0.038554158	0.038554158	0.07466641
320	L	0.032744527	0.032744527	0.032744527	0.06341511
321	T	0.038127173	0.038127173	0.038127173	0.07383948
322	W	-0.019927243	0.019927243	0.019927243	0.038592353
323	F	0.045295272	0.045295272	0.045295272	0.087721676
324	F	0.016823005	0.016823005	0.016823005	0.03258049
325	W	0.1642274	0.1642274	0.1642274	0.3180531
326	L	0.06559386	0.06559386	0.06559386	0.1270332
327	L	0.113426246	0.113426246	0.113426246	0.2196684
328	S	0.19261143	0.19261143	0.19261143	0.37302342
329	K	0.39022198	0.39022198	0.39022198	0.7557284
330	H	0.31102103	0.31102103	0.31102103	0.6023429
331	P	0.44610074	0.44610074	0.44610074	0.8639468
332	Q	0.46892375	0.46892375	0.46892375	0.9081472
333	V	0.2913639	0.2913639	0.2913639	0.56427366
334	E	0.2754895	0.2754895	0.2754895	0.5335303
335	K	0.5016511	0.5016511	0.5016511	0.9715291
336	E	0.45308948	0.45308948	0.45308948	0.8774816
337	I	0.23906195	0.23906195	0.23906195	0.46298242
338	L	0.34550896	0.34550896	0.34550896	0.6691344
339	K	0.50422156	0.50422156	0.50422156	0.9765072
340	E	0.40879527	0.40879527	0.40879527	0.79169863
341	I	0.3642639	0.3642639	0.3642639	0.7054564
342	D	0.47153836	0.47153836	0.47153836	0.91321087
343	E	0.43848997	0.43848997	0.43848997	0.8492073
344	K	0.4527967	0.4527967	0.4527967	0.87691456
345	S	0.45931146	0.45931146	0.45931146	0.8895315
346	E	0.46391627	0.46391627	0.46391627	0.8984494
347	A	0.43849468	0.43849468	0.43849468	0.8492164
348	P	0.45805117	0.45805117	0.45805117	0.88709074
349	V	0.43712878	0.43712878	0.43712878	0.8465711
350	Y	0.32513854	0.32513854	0.32513854	0.62968373
351	D	0.40391216	0.40391216	0.40391216	0.7822417
352	E	0.38943884	0.38943884	0.38943884	0.7542118
353	V	0.34203678	0.34203678	0.34203678	0.66240996
354	K	0.31562492	0.31562492	0.31562492	0.6112591
355	D	0.34217417	0.34217417	0.34217417	0.66267604
356	M	0.18810827	0.18810827	0.18810827	0.3643023
357	V	0.18257168	0.18257168	0.18257168	0.3535798
358	Y	0.14246906	0.14246906	0.14246906	0.27591455
359	T	-0.001836988	0.001836988	0.001836988	0.0035576266
360	H	0.09124185	0.09124185	0.09124185	0.1767047
361	A	0.10126796	0.10126796	0.10126796	0.19612192
362	A	-0.06999774	0.06999774	0.06999774	0.13556203
363	L	-0.121727034	0.121727034	0.121727034	0.23574424
364	C	-0.06340919	0.06340919	0.06340919	0.12280222
365	E	-0.04135054	0.04135054	0.04135054	0.08008206
366	S	-0.08563722	0.08563722	0.08563722	0.16585043
367	M	-0.23210818	0.23210818	0.23210818	0.44951528
368	R	0.010573961	0.010573961	0.010573961	0.020478198
369	L	-0.09597506	0.09597506	0.09597506	0.18587133
370	Y	0.005127729	0.005127729	0.005127729	0.009930682
371	P	-0.0766698	0.0766698	0.0766698	0.14848356
372	P	-0.1285266	0.1285266	0.1285266	0.24891269
373	V	-0.089428365	0.089428365	0.089428365	0.1731926
374	P	0.053957358	0.053957358	0.053957358	0.10449722
375	V	0.00023700981	0.00023700981	0.00023700981	0.0004590081
376	D	-0.07539127	0.07539127	0.07539127	0.14600748
377	T	0.119982995	0.119982995	0.119982995	0.23236662
378	K	-0.13896658	0.13896658	0.13896658	0.26913142
379	E	0.14400667	0.14400667	0.14400667	0.27889237
380	A	-0.036001675	0.036001675	0.036001675	0.06972311
381	A	0.15810126	0.15810126	0.15810126	0.30618885
382	N	0.25374797	0.25374797	0.25374797	0.4914243
383	D	0.32029054	0.32029054	0.32029054	0.6202948
384	D	0.08737822	0.08737822	0.08737822	0.16922216
385	V	0.30869868	0.30869868	0.30869868	0.5978453
386	L	0.054187164	0.054187164	0.054187164	0.10494227
387	P	0.057959456	0.057959456	0.057959456	0.11224793
388	D	0.17191905	0.17191905	0.17191905	0.33294925
389	G	0.2230725	0.2230725	0.2230725	0.43201622
390	T	0.17523439	0.17523439	0.17523439	0.33936995
391	F	0.3191641	0.3191641	0.3191641	0.6181133
392	V	0.121907264	0.121907264	0.121907264	0.23609328
393	K	0.26964414	0.26964414	0.26964414	0.5222098
394	K	0.1763716	0.1763716	0.1763716	0.34157234
395	G	0.19014362	0.19014362	0.19014362	0.36824408
396	T	0.09932543	0.09932543	0.09932543	0.19235988
397	R	0.23091671	0.23091671	0.23091671	0.44720784
398	V	0.097372346	0.097372346	0.097372346	0.18857741
399	A	0.12323197	0.12323197	0.12323197	0.23865879
400	Y	-0.031581283	0.031581283	0.031581283	0.0611623
401	H	-0.008252336	0.008252336	0.008252336	0.015981993
402	I	-0.14989331	0.14989331	0.14989331	0.29029283
403	Y	0.1724486	0.1724486	0.1724486	0.3339748
404	A	0.04706268	0.04706268	0.04706268	0.09114455
405	M	-0.11747826	0.11747826	0.11747826	0.22751579
406	G	0.031836513	0.031836513	0.031836513	0.061656594
407	R	0.14355247	0.14355247	0.14355247	0.27801275
408	S	0.21340433	0.21340433	0.21340433	0.41329226
409	E	0.30738115	0.30738115	0.30738115	0.5952937
410	K	0.41740087	0.41740087	0.41740087	0.8083648
411	I	0.14212413	0.14212413	0.14212413	0.27524653
412	W	0.11944665	0.11944665	0.11944665	0.23132789
413	G	0.19314389	0.19314389	0.19314389	0.3740546
414	P	0.31134424	0.31134424	0.31134424	0.6029688
415	D	0.26141843	0.26141843	0.26141843	0.5062794
416	W	0.055100262	0.055100262	0.055100262	0.106710635
417	A	0.16769195	0.16769195	0.16769195	0.32476276
418	E	0.30154306	0.30154306	0.30154306	0.58398724
419	F	0.05137821	0.05137821	0.05137821	0.09950227
420	R	0.24510522	0.24510522	0.24510522	0.4746862
421	P	0.07785622	0.07785622	0.07785622	0.15078126
422	G	0.25354996	0.25354996	0.25354996	0.49104083
423	R	0.18763742	0.18763742	0.18763742	0.36339045
424	W	0.08945526	0.08945526	0.08945526	0.17324468
425	L	0.26219937	0.26219937	0.26219937	0.5077918
426	N	0.4245678	0.4245678	0.4245678	0.8222447
427	R	0.44127533	0.44127533	0.44127533	0.85460156
428	V	0.44596943	0.44596943	0.44596943	0.86369246
429	Q	0.42661032	0.42661032	0.42661032	0.82620037
430	G	0.42038265	0.42038265	0.42038265	0.8141395
431	D	0.42490587	0.42490587	0.42490587	0.82289946
432	D	0.4552183	0.4552183	0.4552183	0.8816044
433	E	0.43354428	0.43354428	0.43354428	0.8396291
434	K	0.48246527	0.48246527	0.48246527	0.9343726
435	W	0.44517335	0.44517335	0.44517335	0.8621507
436	S	0.4603074	0.4603074	0.4603074	0.89146024
437	F	0.36736274	0.36736274	0.36736274	0.7114578
438	V	0.42710838	0.42710838	0.42710838	0.82716495
439	G	0.3385501	0.3385501	0.3385501	0.6556574
440	V	0.37930092	0.37930092	0.37930092	0.734578
441	D	0.36304018	0.36304018	0.36304018	0.70308644
442	P	0.25735214	0.25735214	0.25735214	0.49840435
443	F	0.20379612	0.20379612	0.20379612	0.39468437
444	M	0.24519809	0.24519809	0.24519809	0.47486603
445	Y	0.06318097	0.06318097	0.06318097	0.12236024
446	P	-0.046888698	0.046888698	0.046888698	0.0908076
447	V	-0.14866716	0.14866716	0.14866716	0.28791818
448	F	-0.07846221	0.07846221	0.07846221	0.15195486
449	Q	-0.18133762	0.18133762	0.18133762	0.35118985
450	A	-0.13960356	0.13960356	0.13960356	0.27036503
451	G	-0.08245264	0.08245264	0.08245264	0.15968297
452	P	-0.013151569	0.013151569	0.013151569	0.025470156
453	R	-0.029813403	0.029813403	0.029813403	0.057738513
454	V	-0.16966215	0.16966215	0.16966215	0.32857838
455	C	-0.06869832	0.06869832	0.06869832	0.13304548
456	L	-0.22284919	0.22284919	0.22284919	0.43158376
457	G	-0.03108416	0.03108416	0.03108416	0.06019954
458	K	-0.05429666	0.05429666	0.05429666	0.10515433
459	E	0.061099432	0.061099432	0.061099432	0.118329
460	M	-0.022932112	0.022932112	0.022932112	0.04441177
461	A	-0.06734997	0.06734997	0.06734997	0.13043419
462	F	0.021838007	0.021838007	0.021838007	0.04229286
463	L	0.054034106	0.054034106	0.054034106	0.10464585
464	Q	-0.11566934	0.11566934	0.11566934	0.22401252
465	M	-0.2187077	0.2187077	0.2187077	0.4235631
466	K	0.078105055	0.078105055	0.078105055	0.15126316
467	R	0.25904477	0.25904477	0.25904477	0.5016824
468	V	0.09363205	0.09363205	0.09363205	0.18133372
469	V	-0.027574163	0.027574163	0.027574163	0.053401858
470	A	0.26272923	0.26272923	0.26272923	0.508818
471	G	0.39249885	0.39249885	0.39249885	0.760138
472	I	0.2039992	0.2039992	0.2039992	0.3950777
473	M	0.24877018	0.24877018	0.24877018	0.481784
474	R	0.38462234	0.38462234	0.38462234	0.74488384
475	R	0.43724015	0.43724015	0.43724015	0.8467868
476	F	0.31483522	0.31483522	0.31483522	0.6097297
477	R	0.44625205	0.44625205	0.44625205	0.8642398
478	V	0.21962637	0.21962637	0.21962637	0.42534223
479	V	0.42857495	0.42857495	0.42857495	0.8300052
480	P	0.43539304	0.43539304	0.43539304	0.84320956
481	A	0.33832997	0.33832997	0.33832997	0.6552311
482	V	0.4257824	0.4257824	0.4257824	0.824597
483	V	0.41656348	0.41656348	0.41656348	0.806743
484	D	0.4309229	0.4309229	0.4309229	0.8345524
485	G	0.447204	0.447204	0.447204	0.8660834
486	V	0.4103983	0.4103983	0.4103983	0.7948032
487	E	0.3910442	0.3910442	0.3910442	0.7573208
488	P	0.3702778	0.3702778	0.3702778	0.71710324
489	E	0.42143288	0.42143288	0.42143288	0.81617343
490	Y	0.25497174	0.25497174	0.25497174	0.49379432
491	T	0.26044524	0.26044524	0.26044524	0.50439465
492	A	0.22712979	0.22712979	0.22712979	0.43987384
493	Y	0.12991084	0.12991084	0.12991084	0.2515935
494	L	-0.028554799	0.028554799	0.028554799	0.05530102
495	T	-0.05238857	0.05238857	0.05238857	0.101459004
496	S	-0.0019373093	0.0019373093	0.0019373093	0.003751915
497	L	0.085389316	0.085389316	0.085389316	0.16537032
498	V	-0.03274068	0.03274068	0.03274068	0.06340766
499	K	0.19099748	0.19099748	0.19099748	0.36989775
500	G	0.24316129	0.24316129	0.24316129	0.47092146
501	G	0.27443787	0.27443787	0.27443787	0.53149366
502	L	0.10845516	0.10845516	0.10845516	0.21004109
503	P	0.3699936	0.3699936	0.3699936	0.71655285
504	V	0.15377468	0.15377468	0.15377468	0.29780972
505	R	0.455949	0.455949	0.455949	0.88301957
506	I	0.34024122	0.34024122	0.34024122	0.65893257
507	E	0.48059842	0.48059842	0.48059842	0.93075716
508	N	0.4837342	0.4837342	0.4837342	0.93683004
509	R	0.42362997	0.42362997	0.42362997	0.82042843
510	S	0.46661854	0.46661854	0.46661854	0.9036828
511	A	0.4247724	0.4247724	0.4247724	0.82264096
512	S	0.4486429	0.4486429	0.4486429	0.8688701
513	Q	0.44889998	0.44889998	0.44889998	0.86936796
514	T	0.41705742	0.41705742	0.41705742	0.8076997
515	H	0.4463847	0.4463847	0.4463847	0.8644967
516	K	0.4246423	0.4246423	0.4246423	0.822389
517	Y	0.42574164	0.42574164	0.42574164	0.824518
518	Q	0.42850608	0.42850608	0.42850608	0.82987183
519	Y	0.4055485	0.4055485	0.4055485	0.78541076
