## Supplementary material for "The N-Terminus of *Sophora tonkinensis* Cytochrome P450s Evolves Neutrally yet Encodes Rich Functional Information: A Protein Language Model Analysis": Dataset S1: StonChr1AG019900.1_residue_importance.csv

position	amino_acid	cosine_similarity	abs_cosine	final_score	final_score_norm
1	M	0.49471506	0.49471506	0.49471506	0.99675226
2	D	0.4659934	0.4659934	0.4659934	0.93888384
3	F	0.48599908	0.48599908	0.48599908	0.97919124
4	A	0.46546745	0.46546745	0.46546745	0.93782413
5	S	0.48773712	0.48773712	0.48773712	0.9826931
6	A	0.4871273	0.4871273	0.4871273	0.98146445
7	I	0.491691	0.491691	0.491691	0.99065936
8	L	0.48444572	0.48444572	0.48444572	0.9760616
9	L	0.4770803	0.4770803	0.4770803	0.9612217
10	L	0.48140243	0.48140243	0.48140243	0.96992993
11	M	0.48778257	0.48778257	0.48778257	0.9827846
12	L	0.46244046	0.46244046	0.46244046	0.9317253
13	T	0.4643904	0.4643904	0.4643904	0.9356541
14	C	0.496327	0.496327	0.496327	1.0
15	T	0.46574172	0.46574172	0.46574172	0.9383767
16	L	0.46272692	0.46272692	0.46272692	0.93230253
17	I	0.46567377	0.46567377	0.46567377	0.9382398
18	L	0.46307117	0.46307117	0.46307117	0.9329961
19	S	0.4788152	0.4788152	0.4788152	0.9647172
20	S	0.4632527	0.4632527	0.4632527	0.9333618
21	L	0.45420635	0.45420635	0.45420635	0.91513526
22	H	0.46404436	0.46404436	0.46404436	0.9349569
23	A	0.44002104	0.44002104	0.44002104	0.88655466
24	R	0.4340237	0.4340237	0.4340237	0.87447125
25	S	0.43043208	0.43043208	0.43043208	0.8672348
26	K	0.43654156	0.43654156	0.43654156	0.8795442
27	K	0.42349875	0.42349875	0.42349875	0.8532656
28	A	0.43808883	0.43808883	0.43808883	0.8826617
29	N	0.43790147	0.43790147	0.43790147	0.88228416
30	Y	0.41932026	0.41932026	0.41932026	0.8448467
31	K	0.3444201	0.3444201	0.3444201	0.69393784
32	L	0.23258226	0.23258226	0.23258226	0.4686069
33	P	0.18997201	0.18997201	0.18997201	0.38275573
34	P	0.2588564	0.2588564	0.2588564	0.52154404
35	G	0.2741762	0.2741762	0.2741762	0.5524104
36	P	0.28012037	0.28012037	0.28012037	0.5643867
37	S	0.32386333	0.32386333	0.32386333	0.65252006
38	L	0.32167724	0.32167724	0.32167724	0.6481155
39	L	0.32587013	0.32587013	0.32587013	0.65656334
40	T	0.34652424	0.34652424	0.34652424	0.6981773
41	M	0.32336318	0.32336318	0.32336318	0.6515124
42	M	0.3552729	0.3552729	0.3552729	0.71580404
43	R	0.38299593	0.38299593	0.38299593	0.77166045
44	N	0.40218467	0.40218467	0.40218467	0.8103219
45	F	0.3881522	0.3881522	0.3881522	0.78204936
46	L	0.37778136	0.37778136	0.37778136	0.7611541
47	E	0.43910012	0.43910012	0.43910012	0.8846992
48	F	0.4514949	0.4514949	0.4514949	0.90967226
49	L	0.41812348	0.41812348	0.41812348	0.8424355
50	K	0.4253837	0.4253837	0.4253837	0.85706335
51	K	0.31894568	0.31894568	0.31894568	0.642612
52	P	0.35909563	0.35909563	0.35909563	0.72350615
53	Q	0.19179316	0.19179316	0.19179316	0.386425
54	Q	0.38158488	0.38158488	0.38158488	0.7688175
55	T	0.39787963	0.39787963	0.39787963	0.80164814
56	M	0.27128044	0.27128044	0.27128044	0.546576
57	A	0.29232478	0.29232478	0.29232478	0.58897614
58	K	0.43166414	0.43166414	0.43166414	0.8697172
59	L	0.32170513	0.32170513	0.32170513	0.6481717
60	A	0.18845078	0.18845078	0.18845078	0.37969077
61	M	0.407101	0.407101	0.407101	0.8202274
62	I	0.3405122	0.3405122	0.3405122	0.6860642
63	Y	0.28980532	0.28980532	0.28980532	0.5839
64	G	0.15085095	0.15085095	0.15085095	0.3039346
65	P	0.27633172	0.27633172	0.27633172	0.55675334
66	V	0.106709056	0.106709056	0.106709056	0.21499747
67	M	0.04863601	0.04863601	0.04863601	0.09799187
68	H	0.13776186	0.13776186	0.13776186	0.27756268
69	M	0.20204146	0.20204146	0.20204146	0.40707326
70	K	0.25693598	0.25693598	0.25693598	0.5176748
71	L	0.1815445	0.1815445	0.1815445	0.36577597
72	G	0.20498401	0.20498401	0.20498401	0.41300192
73	N	0.1910768	0.1910768	0.1910768	0.38498166
74	S	0.18142189	0.18142189	0.18142189	0.36552894
75	T	0.28158274	0.28158274	0.28158274	0.5673331
76	T	0.15772082	0.15772082	0.15772082	0.31777602
77	I	0.070842996	0.070842996	0.070842996	0.14273451
78	I	-0.011963469	0.011963469	0.011963469	0.024104005
79	I	0.09204671	0.09204671	0.09204671	0.18545577
80	S	0.044582374	0.044582374	0.044582374	0.089824595
81	S	0.086375676	0.086375676	0.086375676	0.17402977
82	P	0.11788052	0.11788052	0.11788052	0.23750576
83	N	0.35544994	0.35544994	0.35544994	0.7161608
84	M	0.22017816	0.22017816	0.22017816	0.4436151
85	A	0.07596312	0.07596312	0.07596312	0.15305054
86	K	0.15688169	0.15688169	0.15688169	0.31608534
87	E	0.279571	0.279571	0.279571	0.5632798
88	V	-0.04892905	0.04892905	0.04892905	0.09858228
89	L	-0.080432095	0.080432095	0.080432095	0.16205464
90	Q	0.06693564	0.06693564	0.06693564	0.13486198
91	T	0.05085047	0.05085047	0.05085047	0.10245356
92	H	-0.024979506	0.024979506	0.024979506	0.050328724
93	D	0.01545056	0.01545056	0.01545056	0.031129798
94	I	0.014676858	0.014676858	0.014676858	0.029570943
95	L	-0.025369573	0.025369573	0.025369573	0.051114634
96	L	-0.06413894	0.06413894	0.06413894	0.12922718
97	A	0.016749395	0.016749395	0.016749395	0.033746693
98	D	0.07987931	0.07987931	0.07987931	0.1609409
99	R	0.0935126	0.0935126	0.0935126	0.18840925
100	T	0.119573765	0.119573765	0.119573765	0.2409173
101	V	0.08970476	0.08970476	0.08970476	0.18073721
102	P	0.19061576	0.19061576	0.19061576	0.38405275
103	Q	0.19543917	0.19543917	0.19543917	0.393771
104	V	0.18660004	0.18660004	0.18660004	0.3759619
105	A	0.24615031	0.24615031	0.24615031	0.4959438
106	T	0.28465003	0.28465003	0.28465003	0.5735131
107	S	0.27677724	0.27677724	0.27677724	0.557651
108	H	0.35545364	0.35545364	0.35545364	0.7161682
109	N	0.32010308	0.32010308	0.32010308	0.6449439
110	H	0.25967246	0.25967246	0.25967246	0.52318823
111	D	0.21105815	0.21105815	0.21105815	0.4252401
112	N	0.23525645	0.23525645	0.23525645	0.47399485
113	Y	0.2200389	0.2200389	0.2200389	0.44333455
114	S	0.048758592	0.048758592	0.048758592	0.09823885
115	L	0.080810726	0.080810726	0.080810726	0.16281751
116	P	0.03342126	0.03342126	0.03342126	0.06733718
117	F	0.023515413	0.023515413	0.023515413	0.047378868
118	L	0.015874209	0.015874209	0.015874209	0.031983368
119	P	0.211903	0.211903	0.211903	0.42694232
120	V	0.04713216	0.04713216	0.04713216	0.09496191
121	C	0.14088468	0.14088468	0.14088468	0.28385454
122	P	0.23070991	0.23070991	0.23070991	0.46483448
123	L	0.17116873	0.17116873	0.17116873	0.34487087
124	W	0.07335933	0.07335933	0.07335933	0.14780444
125	R	0.20040883	0.20040883	0.20040883	0.40378386
126	E	0.29924828	0.29924828	0.29924828	0.60292566
127	L	0.17104429	0.17104429	0.17104429	0.34462014
128	R	0.073939905	0.073939905	0.073939905	0.14897417
129	K	0.2139047	0.2139047	0.2139047	0.43097532
130	I	0.120025784	0.120025784	0.120025784	0.24182802
131	C	0.05612127	0.05612127	0.05612127	0.11307318
132	N	0.18492657	0.18492657	0.18492657	0.37259018
133	N	0.21506675	0.21506675	0.21506675	0.43331662
134	E	0.1810602	0.1810602	0.1810602	0.3648002
135	L	-0.022359725	0.022359725	0.022359725	0.04505039
136	F	-0.044689126	0.044689126	0.044689126	0.090039685
137	A	0.116004474	0.116004474	0.116004474	0.23372589
138	N	0.21514526	0.21514526	0.21514526	0.4334748
139	K	0.26405793	0.26405793	0.26405793	0.5320241
140	S	0.24451418	0.24451418	0.24451418	0.49264735
141	L	0.06322003	0.06322003	0.06322003	0.12737577
142	D	0.25577366	0.25577366	0.25577366	0.51533294
143	A	0.32594696	0.32594696	0.32594696	0.65671813
144	S	0.18717779	0.18717779	0.18717779	0.37712595
145	T	0.25417477	0.25417477	0.25417477	0.5121115
146	N	0.35670468	0.35670468	0.35670468	0.71868885
147	L	0.29142734	0.29142734	0.29142734	0.58716804
148	R	0.10245353	0.10245353	0.10245353	0.20642345
149	Q	0.361185	0.361185	0.361185	0.7277158
150	K	0.4304441	0.4304441	0.4304441	0.867259
151	T	0.31515744	0.31515744	0.31515744	0.6349794
152	L	0.32642162	0.32642162	0.32642162	0.6576745
153	Q	0.42420965	0.42420965	0.42420965	0.8546979
154	V	0.38564897	0.38564897	0.38564897	0.7770058
155	L	0.28110945	0.28110945	0.28110945	0.5663795
156	L	0.354374	0.354374	0.354374	0.71399295
157	N	0.43901342	0.43901342	0.43901342	0.8845245
158	D	0.42683592	0.42683592	0.42683592	0.8599893
159	V	0.28655422	0.28655422	0.28655422	0.5773496
160	H	0.41063535	0.41063535	0.41063535	0.8273484
161	K	0.44332945	0.44332945	0.44332945	0.8932205
162	N	0.33176413	0.33176413	0.33176413	0.6684386
163	S	0.30096143	0.30096143	0.30096143	0.6063773
164	L	0.39972454	0.39972454	0.39972454	0.80536526
165	T	0.35694805	0.35694805	0.35694805	0.71917915
166	G	0.3316636	0.3316636	0.3316636	0.6682361
167	E	0.36146832	0.36146832	0.36146832	0.7282866
168	A	0.28008294	0.28008294	0.28008294	0.5643113
169	V	0.24866706	0.24866706	0.24866706	0.5010146
170	H	0.28668803	0.28668803	0.28668803	0.57761925
171	V	0.11393169	0.11393169	0.11393169	0.22954965
172	G	0.22747381	0.22747381	0.22747381	0.4583144
173	R	0.34208155	0.34208155	0.34208155	0.68922615
174	A	0.26172066	0.26172066	0.26172066	0.52731496
175	A	0.16832006	0.16832006	0.16832006	0.33913136
176	F	0.21145546	0.21145546	0.21145546	0.42604062
177	K	0.37380517	0.37380517	0.37380517	0.7531429
178	N	0.24873042	0.24873042	0.24873042	0.5011422
179	C	0.2299083	0.2299083	0.2299083	0.4632194
180	I	0.19910502	0.19910502	0.19910502	0.40115693
181	N	0.2839468	0.2839468	0.2839468	0.5720962
182	F	0.21146095	0.21146095	0.21146095	0.42605165
183	L	0.060181417	0.060181417	0.060181417	0.12125356
184	S	0.22155666	0.22155666	0.22155666	0.4463925
185	N	0.24036182	0.24036182	0.24036182	0.48428115
186	T	0.11310943	0.11310943	0.11310943	0.22789297
187	F	0.1597961	0.1597961	0.1597961	0.3219573
188	V	0.15665226	0.15665226	0.15665226	0.31562307
189	S	0.06944283	0.06944283	0.06944283	0.13991347
190	Q	0.3870735	0.3870735	0.3870735	0.77987593
191	D	0.2819271	0.2819271	0.2819271	0.5680269
192	L	0.31297222	0.31297222	0.31297222	0.6305766
193	V	0.342901	0.342901	0.342901	0.69087714
194	Q	0.4411839	0.4411839	0.4411839	0.8888976
195	S	0.43430632	0.43430632	0.43430632	0.87504065
196	I	0.43397236	0.43397236	0.43397236	0.8743678
197	S	0.43989387	0.43989387	0.43989387	0.8862985
198	K	0.45730487	0.45730487	0.45730487	0.92137814
199	D	0.43603712	0.43603712	0.43603712	0.8785279
200	D	0.40762886	0.40762886	0.40762886	0.8212909
201	E	0.4289126	0.4289126	0.4289126	0.8641734
202	C	0.33677322	0.33677322	0.33677322	0.67853093
203	K	0.37668404	0.37668404	0.37668404	0.75894326
204	D	0.44905856	0.44905856	0.44905856	0.9047635
205	I	0.35158467	0.35158467	0.35158467	0.708373
206	V	0.28237107	0.28237107	0.28237107	0.56892145
207	G	0.3863507	0.3863507	0.3863507	0.7784196
208	T	0.3764154	0.3764154	0.3764154	0.758402
209	L	0.26756266	0.26756266	0.26756266	0.53908545
210	L	0.23714772	0.23714772	0.23714772	0.47780538
211	K	0.37264425	0.37264425	0.37264425	0.7508039
212	L	0.31915578	0.31915578	0.31915578	0.6430353
213	T	0.27574095	0.27574095	0.27574095	0.55556303
214	G	0.19669782	0.19669782	0.19669782	0.3963069
215	T	0.27653784	0.27653784	0.27653784	0.5571686
216	V	0.22175545	0.22175545	0.22175545	0.44679302
217	N	0.14517705	0.14517705	0.14517705	0.29250282
218	M	0.2076578	0.2076578	0.2076578	0.41838908
219	V	0.036945865	0.036945865	0.036945865	0.07443855
220	D	0.08240071	0.08240071	0.08240071	0.166021
221	F	0.14396843	0.14396843	0.14396843	0.2900677
222	F	0.10791558	0.10791558	0.10791558	0.21742839
223	P	0.13778704	0.13778704	0.13778704	0.27761343
224	V	0.15546519	0.15546519	0.15546519	0.31323135
225	L	0.13758193	0.13758193	0.13758193	0.27720016
226	K	0.24847348	0.24847348	0.24847348	0.50062454
227	I	0.24997717	0.24997717	0.24997717	0.5036542
228	F	0.22997835	0.22997835	0.22997835	0.46336055
229	D	0.22784811	0.22784811	0.22784811	0.45906854
230	P	0.25373334	0.25373334	0.25373334	0.5112221
231	Q	0.13474676	0.13474676	0.13474676	0.27148786
232	G	0.20890595	0.20890595	0.20890595	0.42090386
233	L	0.27853093	0.27853093	0.27853093	0.5611843
234	Q	0.34955224	0.34955224	0.34955224	0.7042781
235	R	0.3111626	0.3111626	0.3111626	0.6269306
236	R	0.38007963	0.38007963	0.38007963	0.7657847
237	T	0.38219374	0.38219374	0.38219374	0.7700442
238	S	0.4301897	0.4301897	0.4301897	0.8667465
239	A	0.36721483	0.36721483	0.36721483	0.7398647
240	Y	0.36658168	0.36658168	0.36658168	0.738589
241	I	0.36723056	0.36723056	0.36723056	0.7398964
242	S	0.39567783	0.39567783	0.39567783	0.79721195
243	Q	0.40996024	0.40996024	0.40996024	0.8259882
244	F	0.3531872	0.3531872	0.3531872	0.7116018
245	F	0.3266766	0.3266766	0.3266766	0.6581882
246	H	0.4046185	0.4046185	0.4046185	0.8152256
247	I	0.3607274	0.3607274	0.3607274	0.7267938
248	L	0.25015685	0.25015685	0.25015685	0.50401616
249	D	0.37040678	0.37040678	0.37040678	0.7462958
250	S	0.4264397	0.4264397	0.4264397	0.859191
251	I	0.3096304	0.3096304	0.3096304	0.62384355
252	I	0.29518878	0.29518878	0.29518878	0.5947466
253	D	0.4163891	0.4163891	0.4163891	0.83894104
254	K	0.435064	0.435064	0.435064	0.87656724
255	R	0.22383134	0.22383134	0.22383134	0.45097554
256	V	0.40432024	0.40432024	0.40432024	0.81462467
257	K	0.4415115	0.4415115	0.4415115	0.8895577
258	Q	0.42690074	0.42690074	0.42690074	0.8601199
259	R	0.33320338	0.33320338	0.33320338	0.6713384
260	E	0.41473392	0.41473392	0.41473392	0.83560616
261	E	0.4039404	0.4039404	0.4039404	0.8138594
262	Y	0.4168044	0.4168044	0.4168044	0.83977777
263	V	0.39468083	0.39468083	0.39468083	0.7952032
264	T	0.42876378	0.42876378	0.42876378	0.86387354
265	N	0.4008517	0.4008517	0.4008517	0.80763626
266	I	0.35174382	0.35174382	0.35174382	0.7086937
267	D	0.14768574	0.14768574	0.14768574	0.29755732
268	M	0.14203084	0.14203084	0.14203084	0.28616384
269	L	0.121942654	0.121942654	0.121942654	0.24569014
270	D	0.2297359	0.2297359	0.2297359	0.46287203
271	A	0.37086183	0.37086183	0.37086183	0.74721265
272	L	0.25050405	0.25050405	0.25050405	0.50471574
273	L	0.30246592	0.30246592	0.30246592	0.60940856
274	N	0.4454963	0.4454963	0.4454963	0.8975862
275	I	0.44876093	0.44876093	0.44876093	0.90416384
276	S	0.43121138	0.43121138	0.43121138	0.868805
277	Q	0.44780123	0.44780123	0.44780123	0.9022302
278	Q	0.49222526	0.49222526	0.49222526	0.99173576
279	D	0.45827276	0.45827276	0.45827276	0.9233283
280	S	0.45626187	0.45626187	0.45626187	0.9192767
281	Q	0.48568153	0.48568153	0.48568153	0.9785515
282	K	0.4739973	0.4739973	0.4739973	0.95501006
283	M	0.43499988	0.43499988	0.43499988	0.8764381
284	D	0.471574	0.471574	0.471574	0.9501276
285	K	0.44358295	0.44358295	0.44358295	0.89373124
286	E	0.42520747	0.42520747	0.42520747	0.8567083
287	M	0.3612779	0.3612779	0.3612779	0.72790295
288	I	0.3792167	0.3792167	0.3792167	0.7640461
289	K	0.29358622	0.29358622	0.29358622	0.59151775
290	H	0.24216643	0.24216643	0.24216643	0.4879171
291	F	0.26613775	0.26613775	0.26613775	0.53621453
292	L	0.23919643	0.23919643	0.23919643	0.48193315
293	L	0.23058529	0.23058529	0.23058529	0.4645834
294	D	0.20952515	0.20952515	0.20952515	0.42215142
295	L	0.22431277	0.22431277	0.22431277	0.4519455
296	L	0.16502644	0.16502644	0.16502644	0.3324954
297	V	0.13133702	0.13133702	0.13133702	0.26461792
298	A	0.1598458	0.1598458	0.1598458	0.32205743
299	G	0.2568342	0.2568342	0.2568342	0.51746976
300	T	0.11038915	0.11038915	0.11038915	0.22241214
301	D	0.19320291	0.19320291	0.19320291	0.38926536
302	T	0.13852131	0.13852131	0.13852131	0.27909285
303	T	0.13264255	0.13264255	0.13264255	0.2672483
304	A	0.107967675	0.107967675	0.107967675	0.21753335
305	Y	0.17925455	0.17925455	0.17925455	0.3611622
306	A	0.1590255	0.1590255	0.1590255	0.3204047
307	L	0.21198714	0.21198714	0.21198714	0.42711183
308	E	0.1885388	0.1885388	0.1885388	0.37986812
309	R	0.16838804	0.16838804	0.16838804	0.33926833
310	A	0.15609495	0.15609495	0.15609495	0.3145002
311	M	0.058425315	0.058425315	0.058425315	0.117715366
312	T	0.14575097	0.14575097	0.14575097	0.29365915
313	E	0.06984743	0.06984743	0.06984743	0.14072864
314	L	0.14247225	0.14247225	0.14247225	0.2870532
315	L	0.080487296	0.080487296	0.080487296	0.16216587
316	H	0.21212907	0.21212907	0.21212907	0.4273978
317	H	0.2985963	0.2985963	0.2985963	0.60161203
318	P	0.36035672	0.36035672	0.36035672	0.726047
319	E	0.40001458	0.40001458	0.40001458	0.8059496
320	A	0.2862502	0.2862502	0.2862502	0.5767371
321	M	0.2782802	0.2782802	0.2782802	0.56067914
322	L	0.43940753	0.43940753	0.43940753	0.8853186
323	K	0.43738014	0.43738014	0.43738014	0.8812338
324	A	0.2571225	0.2571225	0.2571225	0.51805055
325	K	0.39022827	0.39022827	0.39022827	0.7862322
326	K	0.4899148	0.4899148	0.4899148	0.9870807
327	E	0.35775006	0.35775006	0.35775006	0.72079504
328	L	0.24948856	0.24948856	0.24948856	0.50266975
329	E	0.45358503	0.45358503	0.45358503	0.91388345
330	Q	0.47260806	0.47260806	0.47260806	0.952211
331	T	0.3819088	0.3819088	0.3819088	0.7694701
332	I	0.31691256	0.31691256	0.31691256	0.63851565
333	G	0.42929742	0.42929742	0.42929742	0.86494875
334	M	0.4477827	0.4477827	0.4477827	0.9021929
335	G	0.39744613	0.39744613	0.39744613	0.8007747
336	S	0.401912	0.401912	0.401912	0.80977255
337	P	0.41509143	0.41509143	0.41509143	0.8363265
338	V	0.29656595	0.29656595	0.29656595	0.5975213
339	I	0.3179967	0.3179967	0.3179967	0.6407
340	E	0.22252506	0.22252506	0.22252506	0.44834363
341	S	0.30763176	0.30763176	0.30763176	0.61981666
342	D	0.3210838	0.3210838	0.3210838	0.6469199
343	I	0.22800988	0.22800988	0.22800988	0.45939445
344	A	0.3242483	0.3242483	0.3242483	0.6532957
345	R	0.35421193	0.35421193	0.35421193	0.71366644
346	L	0.14060324	0.14060324	0.14060324	0.28328753
347	P	0.26772317	0.26772317	0.26772317	0.5394088
348	Y	0.17128743	0.17128743	0.17128743	0.34511003
349	L	0.04501096	0.04501096	0.04501096	0.09068812
350	Q	0.12605688	0.12605688	0.12605688	0.25397947
351	A	0.10170919	0.10170919	0.10170919	0.20492373
352	I	0.07684004	0.07684004	0.07684004	0.15481737
353	V	0.13661414	0.13661414	0.13661414	0.27525026
354	K	0.10997841	0.10997841	0.10997841	0.22158457
355	E	0.06713967	0.06713967	0.06713967	0.13527305
356	T	0.029258208	0.029258208	0.029258208	0.05894946
357	L	-0.015623076	0.015623076	0.015623076	0.031477384
358	R	0.1072048	0.1072048	0.1072048	0.21599631
359	L	-0.0194473	0.0194473	0.0194473	0.039182436
360	Y	0.06412367	0.06412367	0.06412367	0.1291964
361	P	0.05572105	0.05572105	0.05572105	0.11226681
362	P	0.06062581	0.06062581	0.06062581	0.12214892
363	A	0.07104246	0.07104246	0.07104246	0.1431364
364	P	0.10793405	0.10793405	0.10793405	0.2174656
365	L	0.045975555	0.045975555	0.045975555	0.09263158
366	L	0.03485331	0.03485331	0.03485331	0.070222475
367	L	0.012549975	0.012549975	0.012549975	0.025285698
368	P	0.122802086	0.122802086	0.122802086	0.24742173
369	R	0.059465252	0.059465252	0.059465252	0.119810626
370	K	0.22822738	0.22822738	0.22822738	0.45983267
371	A	0.028835166	0.028835166	0.028835166	0.058097113
372	R	0.18082982	0.18082982	0.18082982	0.36433604
373	V	0.28597838	0.28597838	0.28597838	0.5761894
374	D	0.34605372	0.34605372	0.34605372	0.69722927
375	V	0.23215052	0.23215052	0.23215052	0.46773705
376	E	0.332921	0.332921	0.332921	0.67076945
377	I	0.30799603	0.30799603	0.30799603	0.62055063
378	V	0.29198465	0.29198465	0.29198465	0.58829087
379	G	0.32368457	0.32368457	0.32368457	0.65215987
380	Y	0.31752244	0.31752244	0.31752244	0.6397444
381	T	0.36397818	0.36397818	0.36397818	0.7333435
382	I	0.20179288	0.20179288	0.20179288	0.40657243
383	P	0.2094173	0.2094173	0.2094173	0.42193413
384	Q	0.21688539	0.21688539	0.21688539	0.4369808
385	G	0.21429391	0.21429391	0.21429391	0.4317595
386	A	0.11842438	0.11842438	0.11842438	0.23860152
387	R	0.24001989	0.24001989	0.24001989	0.48359224
388	V	0.16427529	0.16427529	0.16427529	0.33098197
389	L	0.14648513	0.14648513	0.14648513	0.29513836
390	I	0.059567705	0.059567705	0.059567705	0.12001705
391	N	0.06361202	0.06361202	0.06361202	0.12816554
392	E	0.082739316	0.082739316	0.082739316	0.16670322
393	W	0.119343765	0.119343765	0.119343765	0.2404539
394	A	0.12816876	0.12816876	0.12816876	0.2582345
395	I	0.1709463	0.1709463	0.1709463	0.34442273
396	C	0.1144315	0.1144315	0.1144315	0.23055667
397	R	0.2087377	0.2087377	0.2087377	0.42056486
398	N	0.21241896	0.21241896	0.21241896	0.42798185
399	S	0.351258	0.351258	0.351258	0.70771486
400	S	0.3954527	0.3954527	0.3954527	0.79675835
401	V	0.22473879	0.22473879	0.22473879	0.45280388
402	W	0.24943629	0.24943629	0.24943629	0.50256443
403	D	0.39060992	0.39060992	0.39060992	0.78700113
404	N	0.33733082	0.33733082	0.33733082	0.67965436
405	A	0.1962561	0.1962561	0.1962561	0.39541692
406	N	0.34337327	0.34337327	0.34337327	0.69182867
407	S	0.36367837	0.36367837	0.36367837	0.7327394
408	F	0.15507707	0.15507707	0.15507707	0.3124494
409	S	0.3140642	0.3140642	0.3140642	0.6327768
410	P	0.13303344	0.13303344	0.13303344	0.26803586
411	E	0.29983228	0.29983228	0.29983228	0.6041023
412	R	0.23819783	0.23819783	0.23819783	0.47992116
413	F	0.15296921	0.15296921	0.15296921	0.30820248
414	W	0.27467558	0.27467558	0.27467558	0.55341655
415	E	0.38289806	0.38289806	0.38289806	0.7714633
416	S	0.41275918	0.41275918	0.41275918	0.8316275
417	E	0.43125895	0.43125895	0.43125895	0.86890084
418	I	0.36016184	0.36016184	0.36016184	0.7256543
419	D	0.31499276	0.31499276	0.31499276	0.6346476
420	V	0.2748556	0.2748556	0.2748556	0.5537793
421	K	0.30428863	0.30428863	0.30428863	0.6130809
422	G	0.28201938	0.28201938	0.28201938	0.5682128
423	Q	0.31303054	0.31303054	0.31303054	0.63069415
424	N	0.32303846	0.32303846	0.32303846	0.6508581
425	F	0.2389494	0.2389494	0.2389494	0.48143542
426	Q	0.26824933	0.26824933	0.26824933	0.54046893
427	F	0.16298728	0.16298728	0.16298728	0.32838687
428	T	0.12241634	0.12241634	0.12241634	0.24664453
429	P	0.12220056	0.12220056	0.12220056	0.24620977
430	F	0.09084673	0.09084673	0.09084673	0.18303806
431	G	0.11561608	0.11561608	0.11561608	0.23294336
432	S	-0.009492462	0.009492462	0.009492462	0.019125419
433	G	0.09264337	0.09264337	0.09264337	0.18665794
434	R	0.044365373	0.044365373	0.044365373	0.08938738
435	R	0.020483281	0.020483281	0.020483281	0.04126973
436	I	-0.013671905	0.013671905	0.013671905	0.027546164
437	C	0.10526846	0.10526846	0.10526846	0.21209498
438	P	-0.033960547	0.033960547	0.033960547	0.06842373
439	G	0.15849894	0.15849894	0.15849894	0.31934378
440	S	0.06984834	0.06984834	0.06984834	0.14073047
441	P	0.0854428	0.0854428	0.0854428	0.17215021
442	L	0.09764705	0.09764705	0.09764705	0.19673935
443	A	0.10902588	0.10902588	0.10902588	0.21966542
444	M	0.10902411	0.10902411	0.10902411	0.21966185
445	R	0.07377114	0.07377114	0.07377114	0.14863415
446	M	0.020424265	0.020424265	0.020424265	0.041150823
447	L	0.08722083	0.08722083	0.08722083	0.1757326
448	H	0.086948395	0.086948395	0.086948395	0.17518368
449	L	0.10542125	0.10542125	0.10542125	0.2124028
450	M	0.14913012	0.14913012	0.14913012	0.30046746
451	L	0.10041604	0.10041604	0.10041604	0.20231831
452	G	0.12140674	0.12140674	0.12140674	0.24461038
453	S	0.24106273	0.24106273	0.24106273	0.48569337
454	L	0.21539569	0.21539569	0.21539569	0.4339794
455	I	0.121261925	0.121261925	0.121261925	0.2443186
456	N	0.26588544	0.26588544	0.26588544	0.53570616
457	T	0.34297332	0.34297332	0.34297332	0.6910229
458	F	0.26976937	0.26976937	0.26976937	0.54353154
459	D	0.35896206	0.35896206	0.35896206	0.723237
460	W	0.17385621	0.17385621	0.17385621	0.35028562
461	K	0.41384533	0.41384533	0.41384533	0.8338159
462	L	0.32645032	0.32645032	0.32645032	0.6577323
463	E	0.36957228	0.36957228	0.36957228	0.7446145
464	N	0.44930783	0.44930783	0.44930783	0.9052657
465	N	0.43463922	0.43463922	0.43463922	0.8757114
466	M	0.438924	0.438924	0.438924	0.8843444
467	N	0.44204387	0.44204387	0.44204387	0.8906303
468	P	0.4498417	0.4498417	0.4498417	0.9063414
469	N	0.4322608	0.4322608	0.4322608	0.87091935
470	D	0.41047674	0.41047674	0.41047674	0.8270288
471	M	0.4041858	0.4041858	0.4041858	0.8143538
472	D	0.3775223	0.3775223	0.3775223	0.76063216
473	L	0.3524924	0.3524924	0.3524924	0.7102019
474	D	0.38651836	0.38651836	0.38651836	0.77875745
475	Q	0.40543473	0.40543473	0.40543473	0.81687015
476	P	0.3888054	0.3888054	0.3888054	0.78336537
477	L	0.38822842	0.38822842	0.38822842	0.7822029
478	R	0.42316496	0.42316496	0.42316496	0.85259306
479	A	0.34260976	0.34260976	0.34260976	0.6902904
480	I	0.4279604	0.4279604	0.4279604	0.8622549
481	P	0.42928356	0.42928356	0.42928356	0.8649208
482	I	0.4591859	0.4591859	0.4591859	0.92516804
483	S	0.46577027	0.46577027	0.46577027	0.93843424
484	V	0.47384727	0.47384727	0.47384727	0.9547078
485	N	0.4664189	0.4664189	0.4664189	0.9397411
