## Supplementary material for "The N-Terminus of *Sophora tonkinensis* Cytochrome P450s Evolves Neutrally yet Encodes Rich Functional Information: A Protein Language Model Analysis": Dataset S1: StonChr1AG019940.1_residue_importance.csv

position	amino_acid	cosine_similarity	abs_cosine	final_score	final_score_norm
1	M	0.46026272	0.46026272	0.46026272	0.92680043
2	D	0.44369212	0.44369212	0.44369212	0.89343333
3	S	0.46512064	0.46512064	0.46512064	0.9365825
4	L	0.46187094	0.46187094	0.46187094	0.9300388
5	N	0.4829315	0.4829315	0.4829315	0.97244704
6	S	0.49468663	0.49468663	0.49468663	0.9961176
7	I	0.4718825	0.4718825	0.4718825	0.9501984
8	L	0.4697128	0.4697128	0.4697128	0.94582945
9	L	0.47821802	0.47821802	0.47821802	0.96295583
10	L	0.46621045	0.46621045	0.46621045	0.938777
11	L	0.4543298	0.4543298	0.4543298	0.9148537
12	F	0.47623023	0.47623023	0.47623023	0.95895314
13	T	0.46756306	0.46756306	0.46756306	0.94150066
14	C	0.48853716	0.48853716	0.48853716	0.9837348
15	T	0.45907772	0.45907772	0.45907772	0.9244143
16	V	0.47714615	0.47714615	0.47714615	0.9607975
17	I	0.45751134	0.45751134	0.45751134	0.9212602
18	Q	0.48885378	0.48885378	0.48885378	0.9843724
19	V	0.46938416	0.46938416	0.46938416	0.94516766
20	L	0.45994943	0.45994943	0.45994943	0.9261696
21	R	0.46935087	0.46935087	0.46935087	0.94510067
22	S	0.4737755	0.4737755	0.4737755	0.95401025
23	L	0.45101294	0.45101294	0.45101294	0.90817475
24	H	0.45451474	0.45451474	0.45451474	0.9152261
25	A	0.4417919	0.4417919	0.4417919	0.88960695
26	R	0.43447307	0.43447307	0.43447307	0.8748695
27	S	0.42466643	0.42466643	0.42466643	0.85512257
28	K	0.43358427	0.43358427	0.43358427	0.87307984
29	K	0.4278514	0.4278514	0.4278514	0.86153597
30	A	0.43482158	0.43482158	0.43482158	0.8755713
31	N	0.43596372	0.43596372	0.43596372	0.87787116
32	Y	0.41483194	0.41483194	0.41483194	0.8353195
33	K	0.3294228	0.3294228	0.3294228	0.6633368
34	L	0.22141106	0.22141106	0.22141106	0.44584075
35	P	0.1745824	0.1745824	0.1745824	0.35154498
36	P	0.24851292	0.24851292	0.24851292	0.50041395
37	G	0.23000519	0.23000519	0.23000519	0.46314615
38	P	0.18626733	0.18626733	0.18626733	0.37507415
39	S	0.22130828	0.22130828	0.22130828	0.44563377
40	L	0.18884318	0.18884318	0.18884318	0.38026094
41	L	0.14222571	0.14222571	0.14222571	0.28639045
42	T	0.23243041	0.23243041	0.23243041	0.46802968
43	I	0.0936295	0.0936295	0.0936295	0.1885355
44	I	0.15267634	0.15267634	0.15267634	0.3074342
45	T	0.274484	0.274484	0.274484	0.5527102
46	N	0.19932348	0.19932348	0.19932348	0.40136445
47	L	0.1721184	0.1721184	0.1721184	0.34658337
48	H	0.16396229	0.16396229	0.16396229	0.33015996
49	E	0.28370014	0.28370014	0.28370014	0.5712681
50	L	0.30664355	0.30664355	0.30664355	0.6174677
51	F	0.3466121	0.3466121	0.3466121	0.69794977
52	K	0.34062696	0.34062696	0.34062696	0.6858979
53	K	0.28484312	0.28484312	0.28484312	0.57356966
54	P	0.29520962	0.29520962	0.29520962	0.594444
55	Q	0.12983213	0.12983213	0.12983213	0.26143435
56	Q	0.34072882	0.34072882	0.34072882	0.686103
57	T	0.3306399	0.3306399	0.3306399	0.6657876
58	M	0.24161316	0.24161316	0.24161316	0.48652038
59	A	0.27237976	0.27237976	0.27237976	0.548473
60	K	0.4143249	0.4143249	0.4143249	0.83429855
61	L	0.31588006	0.31588006	0.31588006	0.6360667
62	A	0.16449858	0.16449858	0.16449858	0.33123985
63	N	0.37540084	0.37540084	0.37540084	0.7559197
64	V	0.34798622	0.34798622	0.34798622	0.70071673
65	Y	0.2762935	0.2762935	0.2762935	0.5563538
66	G	0.15162623	0.15162623	0.15162623	0.30531967
67	P	0.29467303	0.29467303	0.29467303	0.59336346
68	L	0.11095608	0.11095608	0.11095608	0.22342488
69	M	0.03122118	0.03122118	0.03122118	0.062868014
70	C	0.22960101	0.22960101	0.22960101	0.46233228
71	M	0.20711452	0.20711452	0.20711452	0.41705275
72	K	0.26786262	0.26786262	0.26786262	0.53937715
73	V	0.16766563	0.16766563	0.16766563	0.33761713
74	G	0.17338929	0.17338929	0.17338929	0.3491425
75	Q	0.1373938	0.1373938	0.1373938	0.27666077
76	S	0.16161579	0.16161579	0.16161579	0.32543498
77	T	0.28429866	0.28429866	0.28429866	0.5724733
78	T	0.15854135	0.15854135	0.15854135	0.31924418
79	I	0.08054965	0.08054965	0.08054965	0.16219747
80	I	-0.0035482526	0.0035482526	0.0035482526	0.0071448805
81	I	0.09310894	0.09310894	0.09310894	0.18748727
82	S	0.039224487	0.039224487	0.039224487	0.07898374
83	S	0.0790338	0.0790338	0.0790338	0.1591451
84	P	0.111266926	0.111266926	0.111266926	0.22405082
85	N	0.33076507	0.33076507	0.33076507	0.66603965
86	I	0.18331838	0.18331838	0.18331838	0.36913604
87	A	0.064815775	0.064815775	0.064815775	0.13051522
88	K	0.14560625	0.14560625	0.14560625	0.29319763
89	E	0.25699508	0.25699508	0.25699508	0.5174939
90	V	-0.05591266	0.05591266	0.05591266	0.1125876
91	L	-0.07713897	0.07713897	0.07713897	0.15532961
92	Q	0.05035004	0.05035004	0.05035004	0.10138653
93	T	0.044809155	0.044809155	0.044809155	0.09022922
94	H	-0.012918309	0.012918309	0.012918309	0.026012741
95	D	-0.0087234555	0.0087234555	0.0087234555	0.017565843
96	V	-0.026227718	0.026227718	0.026227718	0.052813012
97	L	-0.030703539	0.030703539	0.030703539	0.061825674
98	F	-0.050482817	0.050482817	0.050482817	0.101653896
99	S	-0.0081987735	0.0081987735	0.0081987735	0.016509324
100	D	0.06943119	0.06943119	0.06943119	0.13980898
101	R	0.077694744	0.077694744	0.077694744	0.15644874
102	T	0.122213	0.122213	0.122213	0.24609219
103	V	0.07838638	0.07838638	0.07838638	0.15784144
104	P	0.15809521	0.15809521	0.15809521	0.31834581
105	Q	0.19603236	0.19603236	0.19603236	0.39473733
106	V	0.15218318	0.15218318	0.15218318	0.30644116
107	V	0.2035956	0.2035956	0.2035956	0.40996692
108	T	0.28894415	0.28894415	0.28894415	0.58182764
109	A	0.22724295	0.22724295	0.22724295	0.45758402
110	L	0.30698648	0.30698648	0.30698648	0.6181583
111	N	0.29106295	0.29106295	0.29106295	0.58609414
112	H	0.25163385	0.25163385	0.25163385	0.50669837
113	D	0.2048982	0.2048982	0.2048982	0.41258988
114	R	0.24087514	0.24087514	0.24087514	0.48503426
115	L	0.1696214	0.1696214	0.1696214	0.34155533
116	S	0.038302656	0.038302656	0.038302656	0.077127516
117	L	0.084601134	0.084601134	0.084601134	0.17035568
118	P	3.2291806e-05	3.2291806e-05	3.2291806e-05	6.5023865e-05
119	F	0.010176849	0.010176849	0.010176849	0.020492444
120	L	-0.0010075239	0.0010075239	0.0010075239	0.0020287838
121	P	0.2120107	0.2120107	0.2120107	0.42691186
122	V	0.06466134	0.06466134	0.06466134	0.13020425
123	S	0.12794009	0.12794009	0.12794009	0.25762445
124	P	0.2019157	0.2019157	0.2019157	0.4065842
125	L	0.16629902	0.16629902	0.16629902	0.33486527
126	W	0.049686924	0.049686924	0.049686924	0.100051254
127	R	0.1767318	0.1767318	0.1767318	0.35587308
128	D	0.29479238	0.29479238	0.29479238	0.59360385
129	F	0.18578762	0.18578762	0.18578762	0.37410817
130	R	0.047117587	0.047117587	0.047117587	0.094877556
131	K	0.16360487	0.16360487	0.16360487	0.32944027
132	I	0.09425781	0.09425781	0.09425781	0.18980068
133	C	0.047327816	0.047327816	0.047327816	0.095300876
134	N	0.19512184	0.19512184	0.19512184	0.39290386
135	N	0.19557478	0.19557478	0.19557478	0.39381593
136	E	0.13321106	0.13321106	0.13321106	0.26823825
137	L	-0.026900008	0.026900008	0.026900008	0.05416676
138	F	-0.06394903	0.06394903	0.06394903	0.12876992
139	S	0.09503747	0.09503747	0.09503747	0.19137064
140	N	0.18117377	0.18117377	0.18117377	0.3648176
141	K	0.21237679	0.21237679	0.21237679	0.42764902
142	T	0.22213525	0.22213525	0.22213525	0.44729897
143	L	0.031363837	0.031363837	0.031363837	0.06315527
144	D	0.20861112	0.20861112	0.20861112	0.42006633
145	A	0.30994925	0.30994925	0.30994925	0.6241242
146	S	0.12747435	0.12747435	0.12747435	0.25668663
147	Q	0.1923407	0.1923407	0.1923407	0.38730368
148	D	0.32117096	0.32117096	0.32117096	0.6467206
149	L	0.23993944	0.23993944	0.23993944	0.4831501
150	R	0.07592315	0.07592315	0.07592315	0.1528814
151	R	0.30095524	0.30095524	0.30095524	0.60601354
152	K	0.40306076	0.40306076	0.40306076	0.81161666
153	K	0.20982045	0.20982045	0.20982045	0.4225015
154	L	0.2655504	0.2655504	0.2655504	0.5347212
155	Q	0.39921406	0.39921406	0.39921406	0.8038708
156	E	0.33931944	0.33931944	0.33931944	0.683265
157	L	0.21861124	0.21861124	0.21861124	0.44020292
158	I	0.33794668	0.33794668	0.33794668	0.68050075
159	N	0.41391596	0.41391596	0.41391596	0.83347505
160	D	0.40357846	0.40357846	0.40357846	0.81265914
161	I	0.24257277	0.24257277	0.24257277	0.48845267
162	H	0.37917882	0.37917882	0.37917882	0.7635272
163	K	0.425282	0.425282	0.425282	0.8563621
164	F	0.3509435	0.3509435	0.3509435	0.7066716
165	S	0.27192482	0.27192482	0.27192482	0.54755694
166	L	0.37903312	0.37903312	0.37903312	0.7632338
167	T	0.34319243	0.34319243	0.34319243	0.69106376
168	G	0.29265887	0.29265887	0.29265887	0.5893077
169	E	0.3657638	0.3657638	0.3657638	0.7365143
170	A	0.2563653	0.2563653	0.2563653	0.51622576
171	V	0.23523802	0.23523802	0.23523802	0.47368315
172	D	0.21899147	0.21899147	0.21899147	0.44096857
173	V	0.07676854	0.07676854	0.07676854	0.15458371
174	G	0.19568378	0.19568378	0.19568378	0.39403543
175	I	0.3449145	0.3449145	0.3449145	0.6945314
176	A	0.24123603	0.24123603	0.24123603	0.48576096
177	A	0.11026159	0.11026159	0.11026159	0.22202644
178	F	0.1490731	0.1490731	0.1490731	0.3001786
179	K	0.33558825	0.33558825	0.33558825	0.67575175
180	T	0.16455333	0.16455333	0.16455333	0.3313501
181	C	0.21436617	0.21436617	0.21436617	0.4316549
182	I	0.18298964	0.18298964	0.18298964	0.36847407
183	N	0.2635327	0.2635327	0.2635327	0.5306583
184	F	0.17903706	0.17903706	0.17903706	0.36051503
185	L	0.045319512	0.045319512	0.045319512	0.09125689
186	S	0.1919095	0.1919095	0.1919095	0.38643542
187	Y	0.22862533	0.22862533	0.22862533	0.46036762
188	T	0.106052265	0.106052265	0.106052265	0.21355039
189	F	0.16755636	0.16755636	0.16755636	0.3373971
190	V	0.14013284	0.14013284	0.14013284	0.2821762
191	S	0.15150489	0.15150489	0.15150489	0.30507532
192	E	0.38066158	0.38066158	0.38066158	0.76651293
193	D	0.27049062	0.27049062	0.27049062	0.544669
194	F	0.3048179	0.3048179	0.3048179	0.6137915
195	V	0.32994482	0.32994482	0.32994482	0.66438794
196	Q	0.4229362	0.4229362	0.4229362	0.8516385
197	S	0.41700035	0.41700035	0.41700035	0.8396859
198	V	0.41933966	0.41933966	0.41933966	0.8443964
199	S	0.4381754	0.4381754	0.4381754	0.8823247
200	K	0.4479069	0.4479069	0.4479069	0.9019204
201	D	0.4219208	0.4219208	0.4219208	0.8495939
202	D	0.4008233	0.4008233	0.4008233	0.8071112
203	E	0.39818904	0.39818904	0.39818904	0.8018068
204	Y	0.27906662	0.27906662	0.27906662	0.5619379
205	K	0.34798476	0.34798476	0.34798476	0.70071375
206	D	0.42932025	0.42932025	0.42932025	0.86449367
207	V	0.33572575	0.33572575	0.33572575	0.6760286
208	V	0.25966454	0.25966454	0.25966454	0.5228692
209	A	0.36487302	0.36487302	0.36487302	0.7347205
210	T	0.3742531	0.3742531	0.3742531	0.7536086
211	L	0.23023757	0.23023757	0.23023757	0.4636141
212	L	0.19177997	0.19177997	0.19177997	0.3861746
213	K	0.34801582	0.34801582	0.34801582	0.70077634
214	L	0.30567226	0.30567226	0.30567226	0.6155119
215	T	0.23405907	0.23405907	0.23405907	0.47130919
216	G	0.16198611	0.16198611	0.16198611	0.32618067
217	T	0.21732962	0.21732962	0.21732962	0.43762222
218	P	0.1612922	0.1612922	0.1612922	0.32478338
219	N	0.0774127	0.0774127	0.0774127	0.15588081
220	L	0.12890974	0.12890974	0.12890974	0.25957698
221	V	-0.0077252924	0.0077252924	0.0077252924	0.015555908
222	D	0.051801983	0.051801983	0.051801983	0.10431021
223	F	0.11501562	0.11501562	0.11501562	0.2315993
224	L	0.11375299	0.11375299	0.11375299	0.22905684
225	P	0.1309409	0.1309409	0.1309409	0.263667
226	V	0.1581837	0.1581837	0.1581837	0.318524
227	F	0.17289527	0.17289527	0.17289527	0.34814772
228	K	0.2270068	0.2270068	0.2270068	0.4571085
229	I	0.23799944	0.23799944	0.23799944	0.47924364
230	L	0.17344056	0.17344056	0.17344056	0.34924573
231	D	0.18565068	0.18565068	0.18565068	0.37383243
232	P	0.21002047	0.21002047	0.21002047	0.42290425
233	Q	0.082242295	0.082242295	0.082242295	0.16560584
234	G	0.1686993	0.1686993	0.1686993	0.33969855
235	L	0.2538819	0.2538819	0.2538819	0.5112251
236	K	0.29365414	0.29365414	0.29365414	0.5913118
237	R	0.28222042	0.28222042	0.28222042	0.5682885
238	R	0.366935	0.366935	0.366935	0.73887265
239	T	0.375971	0.375971	0.375971	0.7570678
240	S	0.4192561	0.4192561	0.4192561	0.84422815
241	S	0.38138726	0.38138726	0.38138726	0.7679742
242	Y	0.36018154	0.36018154	0.36018154	0.7252736
243	L	0.34108138	0.34108138	0.34108138	0.6868129
244	T	0.39030054	0.39030054	0.39030054	0.7859222
245	K	0.38248095	0.38248095	0.38248095	0.7701765
246	F	0.33933347	0.33933347	0.33933347	0.6832933
247	F	0.31795785	0.31795785	0.31795785	0.64025056
248	Q	0.39644346	0.39644346	0.39644346	0.79829186
249	I	0.35706267	0.35706267	0.35706267	0.71899337
250	L	0.272217	0.272217	0.272217	0.5481453
251	D	0.3215752	0.3215752	0.3215752	0.6475346
252	G	0.40638724	0.40638724	0.40638724	0.81831497
253	L	0.27614608	0.27614608	0.27614608	0.55605704
254	I	0.24348782	0.24348782	0.24348782	0.49029523
255	D	0.359708	0.359708	0.359708	0.7243201
256	K	0.4176908	0.4176908	0.4176908	0.84107625
257	R	0.2359185	0.2359185	0.2359185	0.47505343
258	L	0.36929366	0.36929366	0.36929366	0.7436221
259	E	0.4253738	0.4253738	0.4253738	0.85654694
260	L	0.39099357	0.39099357	0.39099357	0.78731775
261	R	0.35622436	0.35622436	0.35622436	0.7173053
262	K	0.41958132	0.41958132	0.41958132	0.844883
263	G	0.3799693	0.3799693	0.3799693	0.7651189
264	K	0.41006365	0.41006365	0.41006365	0.8257179
265	D	0.42320585	0.42320585	0.42320585	0.8521815
266	Y	0.42485335	0.42485335	0.42485335	0.85549897
267	V	0.43030262	0.43030262	0.43030262	0.86647177
268	T	0.43589032	0.43589032	0.43589032	0.87772334
269	N	0.4193892	0.4193892	0.4193892	0.84449613
270	N	0.37971503	0.37971503	0.37971503	0.7646069
271	D	0.1820755	0.1820755	0.1820755	0.36663333
272	M	0.14523858	0.14523858	0.14523858	0.29245728
273	L	0.12372506	0.12372506	0.12372506	0.24913692
274	D	0.2368342	0.2368342	0.2368342	0.47689727
275	T	0.3883674	0.3883674	0.3883674	0.7820296
276	L	0.23072338	0.23072338	0.23072338	0.46459234
277	L	0.30018187	0.30018187	0.30018187	0.60445625
278	N	0.4289014	0.4289014	0.4289014	0.86365026
279	I	0.4453726	0.4453726	0.4453726	0.8968172
280	S	0.4239819	0.4239819	0.4239819	0.8537442
281	Q	0.4429983	0.4429983	0.4429983	0.8920362
282	Q	0.48492044	0.48492044	0.48492044	0.97645205
283	N	0.46264398	0.46264398	0.46264398	0.93159544
284	S	0.43797866	0.43797866	0.43797866	0.8819285
285	Q	0.4860898	0.4860898	0.4860898	0.97880673
286	M	0.4663695	0.4663695	0.4663695	0.9390973
287	M	0.40697843	0.40697843	0.40697843	0.8195054
288	D	0.4421244	0.4421244	0.4421244	0.8902765
289	R	0.37432104	0.37432104	0.37432104	0.7537454
290	K	0.43241522	0.43241522	0.43241522	0.87072575
291	K	0.39389953	0.39389953	0.39389953	0.7931693
292	I	0.38508394	0.38508394	0.38508394	0.7754179
293	R	0.2970637	0.2970637	0.2970637	0.59817743
294	H	0.25646806	0.25646806	0.25646806	0.5164327
295	F	0.27887028	0.27887028	0.27887028	0.5615426
296	L	0.25553128	0.25553128	0.25553128	0.51454633
297	L	0.26229402	0.26229402	0.26229402	0.528164
298	D	0.22732353	0.22732353	0.22732353	0.4577463
299	L	0.23432902	0.23432902	0.23432902	0.47185275
300	L	0.18134901	0.18134901	0.18134901	0.36517045
301	V	0.1336857	0.1336857	0.1336857	0.269194
302	A	0.14194027	0.14194027	0.14194027	0.2858157
303	G	0.25384328	0.25384328	0.25384328	0.5111473
304	T	0.11425217	0.11425217	0.11425217	0.23006201
305	D	0.18539482	0.18539482	0.18539482	0.37331724
306	T	0.13900204	0.13900204	0.13900204	0.27989918
307	T	0.14946914	0.14946914	0.14946914	0.30097607
308	A	0.12723443	0.12723443	0.12723443	0.2562035
309	Y	0.17962143	0.17962143	0.17962143	0.36169174
310	A	0.17263961	0.17263961	0.17263961	0.3476329
311	L	0.20384069	0.20384069	0.20384069	0.41046044
312	E	0.1929348	0.1929348	0.1929348	0.38849998
313	R	0.17416024	0.17416024	0.17416024	0.3506949
314	A	0.15086806	0.15086806	0.15086806	0.30379298
315	M	0.056465056	0.056465056	0.056465056	0.11369993
316	T	0.13795434	0.13795434	0.13795434	0.27778947
317	E	0.055398546	0.055398546	0.055398546	0.11155237
318	L	0.12322417	0.12322417	0.12322417	0.24812832
319	L	0.07577822	0.07577822	0.07577822	0.15258957
320	H	0.21752773	0.21752773	0.21752773	0.43802112
321	N	0.24462184	0.24462184	0.24462184	0.49257874
322	P	0.35563403	0.35563403	0.35563403	0.7161166
323	K	0.3991598	0.3991598	0.3991598	0.80376154
324	A	0.28733253	0.28733253	0.28733253	0.5785824
325	M	0.2514117	0.2514117	0.2514117	0.50625104
326	S	0.4481043	0.4481043	0.4481043	0.9023178
327	K	0.43974867	0.43974867	0.43974867	0.8854927
328	A	0.2561938	0.2561938	0.2561938	0.5158804
329	K	0.3805023	0.3805023	0.3805023	0.7661922
330	K	0.48181108	0.48181108	0.48181108	0.97019094
331	E	0.34592667	0.34592667	0.34592667	0.69656956
332	L	0.25634325	0.25634325	0.25634325	0.51618135
333	E	0.45510474	0.45510474	0.45510474	0.91641414
334	Q	0.4685093	0.4685093	0.4685093	0.943406
335	T	0.38841754	0.38841754	0.38841754	0.7821306
336	I	0.3324587	0.3324587	0.3324587	0.66945
337	G	0.42886493	0.42886493	0.42886493	0.86357677
338	V	0.39837325	0.39837325	0.39837325	0.8021777
339	G	0.39766905	0.39766905	0.39766905	0.80075973
340	N	0.403594	0.403594	0.403594	0.8126904
341	P	0.41079	0.41079	0.41079	0.8271805
342	I	0.28703162	0.28703162	0.28703162	0.5779765
343	V	0.28658867	0.28658867	0.28658867	0.57708454
344	E	0.2115015	0.2115015	0.2115015	0.4258865
345	S	0.291905	0.291905	0.291905	0.58778965
346	D	0.31882545	0.31882545	0.31882545	0.64199764
347	V	0.24440932	0.24440932	0.24440932	0.4921508
348	T	0.32434338	0.32434338	0.32434338	0.6531087
349	R	0.35057837	0.35057837	0.35057837	0.7059364
350	L	0.13858819	0.13858819	0.13858819	0.27906582
351	P	0.24941073	0.24941073	0.24941073	0.5022218
352	Y	0.16513512	0.16513512	0.16513512	0.33252162
353	L	0.048997957	0.048997957	0.048997957	0.098663926
354	Q	0.09660747	0.09660747	0.09660747	0.19453204
355	A	0.09531311	0.09531311	0.09531311	0.19192567
356	I	0.061835703	0.061835703	0.061835703	0.124514446
357	I	0.103178106	0.103178106	0.103178106	0.2077629
358	K	0.100564	0.100564	0.100564	0.20249905
359	E	0.06420295	0.06420295	0.06420295	0.12928121
360	T	0.03202569	0.03202569	0.03202569	0.06448801
361	L	-0.02630019	0.02630019	0.02630019	0.052958943
362	R	0.09930102	0.09930102	0.09930102	0.19995587
363	L	-0.024430973	0.024430973	0.024430973	0.04919503
364	Y	0.06461864	0.06461864	0.06461864	0.13011827
365	P	0.05620035	0.05620035	0.05620035	0.11316691
366	P	0.050837684	0.050837684	0.050837684	0.10236847
367	A	0.07258491	0.07258491	0.07258491	0.14615941
368	P	0.10455529	0.10455529	0.10455529	0.21053603
369	L	0.03872544	0.03872544	0.03872544	0.07797884
370	L	0.041405544	0.041405544	0.041405544	0.08337559
371	L	0.0102186445	0.0102186445	0.0102186445	0.020576606
372	P	0.12733644	0.12733644	0.12733644	0.25640893
373	R	0.06997967	0.06997967	0.06997967	0.14091341
374	K	0.2295935	0.2295935	0.2295935	0.46231717
375	A	0.031629883	0.031629883	0.031629883	0.06369099
376	K	0.2328652	0.2328652	0.2328652	0.46890518
377	V	0.2832549	0.2832549	0.2832549	0.57037157
378	D	0.3401223	0.3401223	0.3401223	0.6848817
379	V	0.23513314	0.23513314	0.23513314	0.47347197
380	E	0.32988504	0.32988504	0.32988504	0.66426754
381	I	0.28211424	0.28211424	0.28211424	0.5680747
382	L	0.28740793	0.28740793	0.28740793	0.5787343
383	G	0.32867622	0.32867622	0.32867622	0.66183347
384	F	0.29087237	0.29087237	0.29087237	0.58571035
385	T	0.36037606	0.36037606	0.36037606	0.72566533
386	I	0.19058631	0.19058631	0.19058631	0.383771
387	P	0.20014143	0.20014143	0.20014143	0.4030115
388	Q	0.20608953	0.20608953	0.20608953	0.4149888
389	G	0.20136867	0.20136867	0.20136867	0.4054827
390	A	0.1263726	0.1263726	0.1263726	0.2544681
391	R	0.23772143	0.23772143	0.23772143	0.47868383
392	V	0.16301036	0.16301036	0.16301036	0.32824314
393	L	0.1407646	0.1407646	0.1407646	0.2834483
394	I	0.06703944	0.06703944	0.06703944	0.13499285
395	N	0.051274907	0.051274907	0.051274907	0.10324887
396	E	0.07813882	0.07813882	0.07813882	0.15734296
397	W	0.09357295	0.09357295	0.09357295	0.18842164
398	A	0.08661708	0.08661708	0.08661708	0.17441507
399	I	0.14024976	0.14024976	0.14024976	0.2824116
400	G	0.07020819	0.07020819	0.07020819	0.14137357
401	R	0.17123322	0.17123322	0.17123322	0.34480095
402	N	0.19410557	0.19410557	0.19410557	0.3908575
403	T	0.3153847	0.3153847	0.3153847	0.6350692
404	S	0.37493485	0.37493485	0.37493485	0.7549814
405	I	0.21096562	0.21096562	0.21096562	0.42480743
406	W	0.21895815	0.21895815	0.21895815	0.4409015
407	D	0.36415035	0.36415035	0.36415035	0.73326534
408	N	0.3121864	0.3121864	0.3121864	0.62862897
409	A	0.1755047	0.1755047	0.1755047	0.35340214
410	N	0.31241924	0.31241924	0.31241924	0.6290978
411	S	0.35029313	0.35029313	0.35029313	0.70536196
412	F	0.14636882	0.14636882	0.14636882	0.29473317
413	S	0.30937535	0.30937535	0.30937535	0.62296855
414	P	0.12543258	0.12543258	0.12543258	0.25257525
415	E	0.27163115	0.27163115	0.27163115	0.5469656
416	R	0.20056163	0.20056163	0.20056163	0.40385762
417	F	0.11969505	0.11969505	0.11969505	0.24102198
418	M	0.27892634	0.27892634	0.27892634	0.56165546
419	G	0.3408599	0.3408599	0.3408599	0.6863669
420	S	0.39811018	0.39811018	0.39811018	0.801648
421	N	0.40810928	0.40810928	0.40810928	0.8217825
422	V	0.35752112	0.35752112	0.35752112	0.7199165
423	D	0.28787518	0.28787518	0.28787518	0.5796751
424	V	0.27219006	0.27219006	0.27219006	0.54809105
425	K	0.30931443	0.30931443	0.30931443	0.6228459
426	G	0.2712624	0.2712624	0.2712624	0.5462231
427	Q	0.31118205	0.31118205	0.31118205	0.6266066
428	N	0.3056876	0.3056876	0.3056876	0.6155428
429	F	0.23947936	0.23947936	0.23947936	0.4822237
430	Q	0.25226268	0.25226268	0.25226268	0.5079646
431	F	0.16030636	0.16030636	0.16030636	0.32279828
432	T	0.12193371	0.12193371	0.12193371	0.24552982
433	P	0.12232504	0.12232504	0.12232504	0.2463178
434	F	0.08808625	0.08808625	0.08808625	0.17737342
435	G	0.12089139	0.12089139	0.12089139	0.24343096
436	S	-0.0032943767	0.0032943767	0.0032943767	0.0066336673
437	G	0.09711344	0.09711344	0.09711344	0.19555087
438	R	0.033028264	0.033028264	0.033028264	0.06650682
439	R	0.021076648	0.021076648	0.021076648	0.042440645
440	I	-0.020177746	0.020177746	0.020177746	0.040630586
441	C	0.1018234	0.1018234	0.1018234	0.205035
442	P	-0.040681705	0.040681705	0.040681705	0.081918046
443	G	0.15802105	0.15802105	0.15802105	0.31819648
444	S	0.07262861	0.07262861	0.07262861	0.1462474
445	P	0.06416775	0.06416775	0.06416775	0.12921034
446	L	0.09969791	0.09969791	0.09969791	0.20075506
447	A	0.12737098	0.12737098	0.12737098	0.2564785
448	M	0.09964243	0.09964243	0.09964243	0.20064335
449	R	0.093226686	0.093226686	0.093226686	0.18772438
450	M	0.017718006	0.017718006	0.017718006	0.03567757
451	L	0.096120514	0.096120514	0.096120514	0.1935515
452	H	0.06983187	0.06983187	0.06983187	0.14061579
453	S	0.15085311	0.15085311	0.15085311	0.30376288
454	M	0.1454464	0.1454464	0.1454464	0.29287577
455	L	0.102905355	0.102905355	0.102905355	0.20721367
456	G	0.120898485	0.120898485	0.120898485	0.24344525
457	S	0.23657477	0.23657477	0.23657477	0.4763749
458	L	0.22667849	0.22667849	0.22667849	0.45644742
459	I	0.12026195	0.12026195	0.12026195	0.2421635
460	N	0.26544702	0.26544702	0.26544702	0.534513
461	T	0.33602008	0.33602008	0.33602008	0.6766213
462	F	0.25789163	0.25789163	0.25789163	0.5192992
463	D	0.3431957	0.3431957	0.3431957	0.6910704
464	W	0.19582862	0.19582862	0.19582862	0.39432707
465	K	0.40102842	0.40102842	0.40102842	0.80752426
466	L	0.35533854	0.35533854	0.35533854	0.71552163
467	E	0.33688834	0.33688834	0.33688834	0.67836964
468	N	0.44965786	0.44965786	0.44965786	0.9054461
469	D	0.42417425	0.42417425	0.42417425	0.8541315
470	M	0.46532544	0.46532544	0.46532544	0.9369949
471	N	0.45584115	0.45584115	0.45584115	0.91789705
472	P	0.48472607	0.48472607	0.48472607	0.9760607
473	K	0.46249154	0.46249154	0.46249154	0.9312885
474	D	0.44580328	0.44580328	0.44580328	0.89768445
475	M	0.46579102	0.46579102	0.46579102	0.93793243
476	D	0.4640935	0.4640935	0.4640935	0.9345142
477	L	0.45170438	0.45170438	0.45170438	0.9095671
478	D	0.46758705	0.46758705	0.46758705	0.94154894
479	Q	0.48839974	0.48839974	0.48839974	0.9834581
480	S	0.46274507	0.46274507	0.46274507	0.931799
481	L	0.4854762	0.4854762	0.4854762	0.9775711
482	R	0.4451442	0.4451442	0.4451442	0.8963573
483	A	0.46708763	0.46708763	0.46708763	0.9405433
484	I	0.44738498	0.44738498	0.44738498	0.9008694
485	P	0.48389643	0.48389643	0.48389643	0.9743901
486	I	0.47679657	0.47679657	0.47679657	0.96009356
487	R	0.4966147	0.4966147	0.4966147	1.0
488	I	0.4875265	0.4875265	0.4875265	0.9816997
489	S	0.48667222	0.48667222	0.48667222	0.9799795
490	T	0.48210913	0.48210913	0.48210913	0.9707911
491	K	0.46874073	0.46874073	0.46874073	0.94387203
