## Supplementary material for "The N-Terminus of *Sophora tonkinensis* Cytochrome P450s Evolves Neutrally yet Encodes Rich Functional Information: A Protein Language Model Analysis": Dataset S1: StonChr1AG020090.1_residue_importance.csv

position	amino_acid	cosine_similarity	abs_cosine	final_score	final_score_norm
1	M	0.4566827	0.4566827	0.4566827	0.86400163
2	L	0.42492723	0.42492723	0.42492723	0.8039232
3	P	0.4487339	0.4487339	0.4487339	0.8489632
4	K	0.46585953	0.46585953	0.46585953	0.88136333
5	M	0.4852381	0.4852381	0.4852381	0.9180258
6	T	0.46053973	0.46053973	0.46053973	0.87129873
7	I	0.47630754	0.47630754	0.47630754	0.90113
8	L	0.47769037	0.47769037	0.47769037	0.9037462
9	S	0.4736907	0.4736907	0.4736907	0.89617914
10	L	0.49142185	0.49142185	0.49142185	0.9297249
11	S	0.47727814	0.47727814	0.47727814	0.90296626
12	S	0.47436497	0.47436497	0.47436497	0.8974548
13	I	0.47647896	0.47647896	0.47647896	0.9014543
14	S	0.46593705	0.46593705	0.46593705	0.88150996
15	L	0.4927086	0.4927086	0.4927086	0.9321593
16	S	0.4891299	0.4891299	0.4891299	0.9253887
17	S	0.49372828	0.49372828	0.49372828	0.9340884
18	Y	0.51219255	0.51219255	0.51219255	0.96902114
19	Y	0.49408975	0.49408975	0.49408975	0.9347723
20	H	0.52856696	0.52856696	0.52856696	1.0
21	V	0.50517094	0.50517094	0.50517094	0.9557369
22	I	0.5201117	0.5201117	0.5201117	0.9840034
23	F	0.52132064	0.52132064	0.52132064	0.98629063
24	T	0.51665485	0.51665485	0.51665485	0.97746336
25	A	0.51984596	0.51984596	0.51984596	0.98350066
26	S	0.5233741	0.5233741	0.5233741	0.99017555
27	A	0.5074369	0.5074369	0.5074369	0.9600238
28	F	0.5078666	0.5078666	0.5078666	0.9608369
29	L	0.50936526	0.50936526	0.50936526	0.96367216
30	I	0.51321685	0.51321685	0.51321685	0.970959
31	S	0.5064726	0.5064726	0.5064726	0.9581995
32	G	0.5167176	0.5167176	0.5167176	0.97758216
33	L	0.5196967	0.5196967	0.5196967	0.9832183
34	I	0.51355165	0.51355165	0.51355165	0.9715924
35	F	0.5057896	0.5057896	0.5057896	0.9569073
36	L	0.50538886	0.50538886	0.50538886	0.95614916
37	L	0.5055088	0.5055088	0.5055088	0.9563761
38	A	0.4720973	0.4720973	0.4720973	0.89316463
39	Q	0.47753605	0.47753605	0.47753605	0.90345424
40	N	0.45959094	0.45959094	0.45959094	0.86950374
41	T	0.45061418	0.45061418	0.45061418	0.8525205
42	K	0.445004	0.445004	0.445004	0.84190655
43	S	0.44744715	0.44744715	0.44744715	0.8465288
44	K	0.4566894	0.4566894	0.4566894	0.86401427
45	K	0.44316274	0.44316274	0.44316274	0.8384231
46	L	0.40766743	0.40766743	0.40766743	0.7712692
47	N	0.38328925	0.38328925	0.38328925	0.72514796
48	L	0.31033465	0.31033465	0.31033465	0.5871246
49	P	0.23047934	0.23047934	0.23047934	0.4360457
50	P	0.29133815	0.29133815	0.29133815	0.55118495
51	G	0.22989598	0.22989598	0.22989598	0.434942
52	P	0.12915485	0.12915485	0.12915485	0.24434908
53	P	0.303103	0.303103	0.303103	0.57344294
54	G	0.13563114	0.13563114	0.13563114	0.25660163
55	W	0.07153172	0.07153172	0.07153172	0.13533142
56	P	0.17349789	0.17349789	0.17349789	0.32824203
57	I	0.10702451	0.10702451	0.10702451	0.20248052
58	V	0.049670074	0.049670074	0.049670074	0.09397121
59	G	0.17541732	0.17541732	0.17541732	0.33187342
60	N	0.12924902	0.12924902	0.12924902	0.24452725
61	L	0.22395474	0.22395474	0.22395474	0.42370173
62	F	0.2173742	0.2173742	0.2173742	0.41125196
63	Q	0.33282512	0.33282512	0.33282512	0.6296745
64	F	0.3475939	0.3475939	0.3475939	0.65761566
65	A	0.30946392	0.30946392	0.30946392	0.58547723
66	R	0.3687834	0.3687834	0.3687834	0.69770426
67	S	0.43859884	0.43859884	0.43859884	0.8297886
68	G	0.4211868	0.4211868	0.4211868	0.7968466
69	K	0.39135417	0.39135417	0.39135417	0.74040604
70	P	0.34021458	0.34021458	0.34021458	0.64365464
71	F	0.34054017	0.34054017	0.34054017	0.64427066
72	F	0.23273957	0.23273957	0.23273957	0.44032183
73	D	0.36501157	0.36501157	0.36501157	0.69056827
74	Y	0.39656565	0.39656565	0.39656565	0.75026566
75	V	0.34111375	0.34111375	0.34111375	0.64535576
76	N	0.4485539	0.4485539	0.4485539	0.8486226
77	E	0.45028704	0.45028704	0.45028704	0.8519016
78	L	0.37562203	0.37562203	0.37562203	0.7106423
79	R	0.32337016	0.32337016	0.32337016	0.61178654
80	S	0.4538179	0.4538179	0.4538179	0.85858166
81	K	0.3932259	0.3932259	0.3932259	0.7439472
82	Y	0.32361913	0.32361913	0.32361913	0.6122576
83	G	0.25542822	0.25542822	0.25542822	0.48324668
84	S	0.35185724	0.35185724	0.35185724	0.6656815
85	I	0.14845578	0.14845578	0.14845578	0.28086466
86	F	0.119938575	0.119938575	0.119938575	0.22691274
87	T	0.16805582	0.16805582	0.16805582	0.31794614
88	L	0.17383955	0.17383955	0.17383955	0.32888842
89	K	0.28395134	0.28395134	0.28395134	0.5372098
90	M	0.108879186	0.108879186	0.108879186	0.20598939
91	G	0.14533658	0.14533658	0.14533658	0.27496344
92	S	0.21527974	0.21527974	0.21527974	0.40728945
93	R	0.2274602	0.2274602	0.2274602	0.43033376
94	T	0.34051415	0.34051415	0.34051415	0.6442214
95	M	0.16384414	0.16384414	0.16384414	0.309978
96	I	0.028780207	0.028780207	0.028780207	0.054449502
97	I	0.008312114	0.008312114	0.008312114	0.015725754
98	L	0.102395795	0.102395795	0.102395795	0.19372341
99	T	0.06863372	0.06863372	0.06863372	0.12984867
100	D	0.24232922	0.24232922	0.24232922	0.45846456
101	A	0.11376046	0.11376046	0.11376046	0.21522431
102	K	0.39493752	0.39493752	0.39493752	0.7471854
103	L	0.17491257	0.17491257	0.17491257	0.3309185
104	V	0.025894836	0.025894836	0.025894836	0.048990645
105	H	0.13699496	0.13699496	0.13699496	0.25918186
106	E	0.28380057	0.28380057	0.28380057	0.53692454
107	A	0.06499799	0.06499799	0.06499799	0.122970216
108	M	-0.001852019	0.001852019	0.001852019	0.0035038493
109	I	-0.04848133	0.04848133	0.04848133	0.09172221
110	Q	0.08157757	0.08157757	0.08157757	0.15433724
111	K	0.0516845	0.0516845	0.0516845	0.097782314
112	G	-0.049467176	0.049467176	0.049467176	0.09358734
113	A	0.078935854	0.078935854	0.078935854	0.14933936
114	T	-0.021584783	0.021584783	0.021584783	0.04083642
115	Y	0.013075905	0.013075905	0.013075905	0.024738409
116	A	-0.061055176	0.061055176	0.061055176	0.11551077
117	T	0.012625974	0.012625974	0.012625974	0.02388718
118	R	-0.0316105	0.0316105	0.0316105	0.059804156
119	P	0.1406863	0.1406863	0.1406863	0.26616552
120	P	0.2049412	0.2049412	0.2049412	0.38772988
121	E	0.19191422	0.19191422	0.19191422	0.36308402
122	N	0.16090092	0.16090092	0.16090092	0.3044097
123	P	0.2119923	0.2119923	0.2119923	0.4010699
124	T	0.17178853	0.17178853	0.17178853	0.32500806
125	R	0.22708343	0.22708343	0.22708343	0.42962092
126	N	0.28194904	0.28194904	0.28194904	0.53342164
127	I	0.18069509	0.18069509	0.18069509	0.34185848
128	F	0.22429919	0.22429919	0.22429919	0.42435342
129	S	0.13574973	0.13574973	0.13574973	0.25682598
130	A	0.09928323	0.09928323	0.09928323	0.18783474
131	N	0.24967156	0.24967156	0.24967156	0.4723556
132	K	0.23613352	0.23613352	0.23613352	0.44674286
133	F	0.14154051	0.14154051	0.14154051	0.26778162
134	T	0.010129869	0.010129869	0.010129869	0.019164778
135	V	-9.454121e-05	9.454121e-05	9.454121e-05	0.00017886327
136	N	-0.042478982	0.042478982	0.042478982	0.08036632
137	A	-0.009115277	0.009115277	0.009115277	0.017245265
138	S	-0.026714271	0.026714271	0.026714271	0.05054094
139	V	0.07873439	0.07873439	0.07873439	0.14895822
140	Y	0.060704447	0.060704447	0.060704447	0.11484722
141	G	0.110553905	0.110553905	0.110553905	0.20915781
142	S	0.18055208	0.18055208	0.18055208	0.3415879
143	V	0.12843904	0.12843904	0.12843904	0.24299483
144	W	-0.0021073765	0.0021073765	0.0021073765	0.003986962
145	K	0.14131433	0.14131433	0.14131433	0.26735368
146	S	0.2152473	0.2152473	0.2152473	0.40722808
147	L	0.06686244	0.06686244	0.06686244	0.12649758
148	R	-0.036363233	0.036363233	0.036363233	0.06879589
149	R	0.12569422	0.12569422	0.12569422	0.23780188
150	N	-0.045641795	0.045641795	0.045641795	0.08635007
151	M	-0.057921406	0.057921406	0.057921406	0.10958196
152	V	0.07091115	0.07091115	0.07091115	0.13415736
153	Q	0.21102142	0.21102142	0.21102142	0.3992331
154	N	0.2457623	0.2457623	0.2457623	0.46495965
155	M	-0.008830052	0.008830052	0.008830052	0.016705645
156	L	-0.0507577	0.0507577	0.0507577	0.096028894
157	S	0.024028929	0.024028929	0.024028929	0.045460522
158	S	0.18045922	0.18045922	0.18045922	0.34141222
159	S	0.24290685	0.24290685	0.24290685	0.45955738
160	R	0.08025993	0.08025993	0.08025993	0.15184438
161	V	0.074565545	0.074565545	0.074565545	0.14107114
162	K	0.33474463	0.33474463	0.33474463	0.633306
163	E	0.30930147	0.30930147	0.30930147	0.5851699
164	F	0.086351514	0.086351514	0.086351514	0.1633691
165	R	0.21852757	0.21852757	0.21852757	0.41343403
166	G	0.35110596	0.35110596	0.35110596	0.66426015
167	V	0.28409842	0.28409842	0.28409842	0.53748804
168	R	0.035795614	0.035795614	0.035795614	0.06772201
169	E	0.3183614	0.3183614	0.3183614	0.6023105
170	K	0.44403577	0.44403577	0.44403577	0.8400748
171	A	0.19048186	0.19048186	0.19048186	0.36037412
172	M	0.23375268	0.23375268	0.23375268	0.44223854
173	D	0.37527478	0.37527478	0.37527478	0.7099853
174	K	0.3664215	0.3664215	0.3664215	0.6932357
175	L	0.2501736	0.2501736	0.2501736	0.4733054
176	I	0.31999788	0.31999788	0.31999788	0.6054065
177	N	0.44954017	0.44954017	0.44954017	0.8504886
178	R	0.38687524	0.38687524	0.38687524	0.73193234
179	L	0.28813684	0.28813684	0.28813684	0.54512835
180	R	0.41355795	0.41355795	0.41355795	0.78241354
181	A	0.4388239	0.4388239	0.4388239	0.83021444
182	E	0.40879697	0.40879697	0.40879697	0.7734062
183	A	0.29458272	0.29458272	0.29458272	0.5573234
184	E	0.44881976	0.44881976	0.44881976	0.8491256
185	K	0.42502752	0.42502752	0.42502752	0.8041129
186	N	0.33357942	0.33357942	0.33357942	0.63110155
187	D	0.33698145	0.33698145	0.33698145	0.63753784
188	G	0.3022034	0.3022034	0.3022034	0.571741
189	V	0.305908	0.305908	0.305908	0.5787498
190	V	0.22985116	0.22985116	0.22985116	0.43485722
191	V	0.23888938	0.23888938	0.23888938	0.45195672
192	V	0.14284666	0.14284666	0.14284666	0.27025273
193	I	0.17800298	0.17800298	0.17800298	0.33676526
194	K	0.42439693	0.42439693	0.42439693	0.8029199
195	E	0.34841758	0.34841758	0.34841758	0.65917397
196	A	0.19010526	0.19010526	0.19010526	0.35966164
197	R	0.22055306	0.22055306	0.22055306	0.41726607
198	F	0.2898531	0.2898531	0.2898531	0.54837537
199	A	0.17877533	0.17877533	0.17877533	0.33822644
200	V	0.028558644	0.028558644	0.028558644	0.05403032
201	F	0.1574245	0.1574245	0.1574245	0.29783264
202	C	0.27841586	0.27841586	0.27841586	0.52673715
203	I	0.13605766	0.13605766	0.13605766	0.25740856
204	L	-0.031413797	0.031413797	0.031413797	0.05943201
205	V	0.16252318	0.16252318	0.16252318	0.30747887
206	A	0.21827048	0.21827048	0.21827048	0.41294765
207	M	-0.009303273	0.009303273	0.009303273	0.017600935
208	C	-0.07922657	0.07922657	0.07922657	0.14988936
209	F	0.07216364	0.07216364	0.07216364	0.13652696
210	G	0.057222944	0.057222944	0.057222944	0.10826054
211	L	0.31189576	0.31189576	0.31189576	0.59007806
212	E	0.3513786	0.3513786	0.3513786	0.6647759
213	M	0.33334816	0.33334816	0.33334816	0.630664
214	D	0.4084427	0.4084427	0.4084427	0.77273595
215	E	0.37045836	0.37045836	0.37045836	0.7008731
216	E	0.44446817	0.44446817	0.44446817	0.84089285
217	A	0.39409372	0.39409372	0.39409372	0.745589
218	V	0.32188633	0.32188633	0.32188633	0.6089793
219	E	0.41885456	0.41885456	0.41885456	0.7924343
220	R	0.40825626	0.40825626	0.40825626	0.7723833
221	I	0.24143665	0.24143665	0.24143665	0.4567759
222	D	0.30088645	0.30088645	0.30088645	0.56924945
223	Q	0.4282634	0.4282634	0.4282634	0.8102349
224	V	0.24977054	0.24977054	0.24977054	0.47254285
225	M	0.18224338	0.18224338	0.18224338	0.3447877
226	K	0.33929166	0.33929166	0.33929166	0.6419086
227	N	0.4135168	0.4135168	0.4135168	0.7823357
228	V	0.18949392	0.18949392	0.18949392	0.35850504
229	L	0.24907234	0.24907234	0.24907234	0.47122192
230	V	0.31326833	0.31326833	0.31326833	0.59267485
231	T	0.22484098	0.22484098	0.22484098	0.42537844
232	L	0.16678905	0.16678905	0.16678905	0.31554952
233	N	0.18772547	0.18772547	0.18772547	0.3551593
234	P	0.19891134	0.19891134	0.19891134	0.37632194
235	R	0.13175884	0.13175884	0.13175884	0.2492756
236	L	0.13351117	0.13351117	0.13351117	0.25259084
237	D	0.09739875	0.09739875	0.09739875	0.18426946
238	D	0.047972105	0.047972105	0.047972105	0.09075881
239	Y	0.119073935	0.119073935	0.119073935	0.22527692
240	L	0.107739024	0.107739024	0.107739024	0.20383231
241	P	0.16924678	0.16924678	0.16924678	0.3201993
242	I	0.15665978	0.15665978	0.15665978	0.29638588
243	L	0.21946645	0.21946645	0.21946645	0.4152103
244	S	0.22948976	0.22948976	0.22948976	0.4341735
245	P	0.2749516	0.2749516	0.2749516	0.52018315
246	F	0.24444059	0.24444059	0.24444059	0.4624591
247	F	0.21536762	0.21536762	0.21536762	0.40745568
248	S	0.32345784	0.32345784	0.32345784	0.6119524
249	K	0.33773407	0.33773407	0.33773407	0.63896173
250	Q	0.34253797	0.34253797	0.34253797	0.6480503
251	R	0.31134263	0.31134263	0.31134263	0.5890316
252	K	0.389444	0.389444	0.389444	0.73679215
253	R	0.3933019	0.3933019	0.3933019	0.744091
254	A	0.290071	0.290071	0.290071	0.54878765
255	L	0.3948364	0.3948364	0.3948364	0.7469941
256	E	0.42799047	0.42799047	0.42799047	0.80971855
257	V	0.29058546	0.29058546	0.29058546	0.54976094
258	R	0.17836078	0.17836078	0.17836078	0.33744216
259	K	0.39279178	0.39279178	0.39279178	0.74312586
260	E	0.40429926	0.40429926	0.40429926	0.764897
261	Q	0.22976172	0.22976172	0.22976172	0.434688
262	I	0.32374877	0.32374877	0.32374877	0.6125029
263	D	0.3873436	0.3873436	0.3873436	0.73281837
264	F	0.32700542	0.32700542	0.32700542	0.61866415
265	I	0.15132637	0.15132637	0.15132637	0.28629556
266	V	0.3184286	0.3184286	0.3184286	0.6024376
267	P	0.37165183	0.37165183	0.37165183	0.703131
268	I	0.2996629	0.2996629	0.2996629	0.5669346
269	I	0.27808478	0.27808478	0.27808478	0.5261108
270	E	0.41188172	0.41188172	0.41188172	0.7792423
271	Q	0.4423821	0.4423821	0.4423821	0.8369462
272	R	0.29818296	0.29818296	0.29818296	0.5641347
273	R	0.40440807	0.40440807	0.40440807	0.7651028
274	R	0.43837038	0.43837038	0.43837038	0.8293564
275	A	0.4363963	0.4363963	0.4363963	0.8256216
276	I	0.42948425	0.42948425	0.42948425	0.81254464
277	Q	0.4359735	0.4359735	0.4359735	0.8248217
278	N	0.41591835	0.41591835	0.41591835	0.78687924
279	P	0.40422603	0.40422603	0.40422603	0.7647584
280	G	0.3987555	0.3987555	0.3987555	0.75440866
281	S	0.36938292	0.36938292	0.36938292	0.6988385
282	D	0.41411662	0.41411662	0.41411662	0.7834705
283	H	0.42429557	0.42429557	0.42429557	0.8027282
284	T	0.36529142	0.36529142	0.36529142	0.69109774
285	A	0.40522632	0.40522632	0.40522632	0.76665086
286	T	0.44940326	0.44940326	0.44940326	0.85022956
287	T	0.41127732	0.41127732	0.41127732	0.7780988
288	F	0.40688303	0.40688303	0.40688303	0.7697852
289	S	0.19335674	0.19335674	0.19335674	0.36581314
290	Y	0.10073045	0.10073045	0.10073045	0.19057274
291	L	0.18447866	0.18447866	0.18447866	0.34901664
292	D	0.29149333	0.29149333	0.29149333	0.5514785
293	T	0.30883384	0.30883384	0.30883384	0.5842852
294	L	0.18796785	0.18796785	0.18796785	0.35561785
295	F	0.3792056	0.3792056	0.3792056	0.71742207
296	D	0.40834132	0.40834132	0.40834132	0.77254415
297	L	0.37975186	0.37975186	0.37975186	0.71845555
298	K	0.4626894	0.4626894	0.4626894	0.87536573
299	V	0.43345335	0.43345335	0.43345335	0.8200538
300	E	0.4320341	0.4320341	0.4320341	0.81736875
301	G	0.45717257	0.45717257	0.45717257	0.8649284
302	R	0.45915833	0.45915833	0.45915833	0.86868525
303	K	0.48099205	0.48099205	0.48099205	0.90999264
304	S	0.47505635	0.47505635	0.47505635	0.8987629
305	A	0.4505361	0.4505361	0.4505361	0.8523728
306	P	0.3248555	0.3248555	0.3248555	0.6145967
307	S	0.43121162	0.43121162	0.43121162	0.81581265
308	N	0.43513444	0.43513444	0.43513444	0.82323426
309	A	0.35710537	0.35710537	0.35710537	0.6756105
310	E	0.19429238	0.19429238	0.19429238	0.3675833
311	L	0.22444512	0.22444512	0.22444512	0.42462948
312	V	0.24036331	0.24036331	0.24036331	0.45474526
313	S	0.047836855	0.047836855	0.047836855	0.090502925
314	L	0.026512729	0.026512729	0.026512729	0.05015964
315	C	-0.064405136	0.064405136	0.064405136	0.12184858
316	S	-0.060394946	0.060394946	0.060394946	0.11426168
317	E	-0.13176413	0.13176413	0.13176413	0.2492856
318	F	-0.006346535	0.006346535	0.006346535	0.0120070595
319	L	-0.101361685	0.101361685	0.101361685	0.19176698
320	N	-0.121649064	0.121649064	0.121649064	0.23014882
321	G	-0.075710945	0.075710945	0.075710945	0.14323813
322	G	-0.00015133317	0.00015133317	0.00015133317	0.0002863084
323	T	-0.13087805	0.13087805	0.13087805	0.24760921
324	D	-0.11139297	0.11139297	0.11139297	0.21074523
325	T	-0.116679564	0.116679564	0.116679564	0.220747
326	T	-0.097173445	0.097173445	0.097173445	0.18384321
327	A	-0.08612669	0.08612669	0.08612669	0.16294377
328	T	-0.096892074	0.096892074	0.096892074	0.18331088
329	A	0.01605704	0.01605704	0.01605704	0.030378442
330	V	0.075104415	0.075104415	0.075104415	0.14209063
331	E	-0.027979458	0.027979458	0.027979458	0.052934557
332	W	0.046145417	0.046145417	0.046145417	0.08730288
333	G	0.10462314	0.10462314	0.10462314	0.19793734
334	I	0.0032719346	0.0032719346	0.0032719346	0.006190199
335	A	0.08789069	0.08789069	0.08789069	0.16628109
336	Q	0.16717702	0.16717702	0.16717702	0.31628352
337	L	0.17318894	0.17318894	0.17318894	0.32765752
338	I	0.0488039	0.0488039	0.0488039	0.09233248
339	V	0.3080136	0.3080136	0.3080136	0.58273333
340	N	0.3137916	0.3137916	0.3137916	0.5936648
341	P	0.38626996	0.38626996	0.38626996	0.73078716
342	E	0.4476681	0.4476681	0.4476681	0.84694684
343	V	0.3033762	0.3033762	0.3033762	0.5739598
344	Q	0.16936442	0.16936442	0.16936442	0.32042187
345	T	0.42138436	0.42138436	0.42138436	0.7972204
346	K	0.42094597	0.42094597	0.42094597	0.796391
347	L	0.20963874	0.20963874	0.20963874	0.3966172
348	F	0.32627538	0.32627538	0.32627538	0.617283
349	Q	0.47067082	0.47067082	0.47067082	0.89046586
350	E	0.3831275	0.3831275	0.3831275	0.72484195
351	I	0.24071456	0.24071456	0.24071456	0.4554098
352	K	0.40546384	0.40546384	0.40546384	0.7671003
353	G	0.46876916	0.46876916	0.46876916	0.88686806
354	T	0.38413912	0.38413912	0.38413912	0.72675586
355	V	0.31219757	0.31219757	0.31219757	0.59064907
356	G	0.38271478	0.38271478	0.38271478	0.72406113
357	D	0.40124667	0.40124667	0.40124667	0.7591217
358	K	0.37030205	0.37030205	0.37030205	0.7005774
359	K	0.38508964	0.38508964	0.38508964	0.7285541
360	V	0.2736658	0.2736658	0.2736658	0.51775044
361	D	0.3568938	0.3568938	0.3568938	0.67521024
362	E	0.23944032	0.23944032	0.23944032	0.45299903
363	K	0.42539063	0.42539063	0.42539063	0.8047999
364	D	0.38112015	0.38112015	0.38112015	0.72104424
365	V	0.32486495	0.32486495	0.32486495	0.61461455
366	E	0.39261043	0.39261043	0.39261043	0.7427828
367	K	0.38270113	0.38270113	0.38270113	0.72403526
368	M	0.14850284	0.14850284	0.14850284	0.2809537
369	P	0.25319052	0.25319052	0.25319052	0.47901314
370	Y	0.18091105	0.18091105	0.18091105	0.34226704
371	L	0.040658336	0.040658336	0.040658336	0.07692183
372	H	0.25633055	0.25633055	0.25633055	0.4849538
373	A	0.13648318	0.13648318	0.13648318	0.2582136
374	V	0.13393798	0.13393798	0.13393798	0.25339833
375	V	0.11016979	0.11016979	0.11016979	0.2084311
376	K	0.14093257	0.14093257	0.14093257	0.26663145
377	E	0.0729977	0.0729977	0.0729977	0.13810492
378	L	0.0049861968	0.0049861968	0.0049861968	0.009433425
379	L	-0.019286936	0.019286936	0.019286936	0.036489107
380	R	0.13564408	0.13564408	0.13564408	0.2566261
381	K	0.1347912	0.1347912	0.1347912	0.25501254
382	H	0.018192656	0.018192656	0.018192656	0.03441883
383	P	0.046681482	0.046681482	0.046681482	0.08831707
384	P	-0.07575797	0.07575797	0.07575797	0.1433271
385	T	-0.057125196	0.057125196	0.057125196	0.10807561
386	H	0.023787916	0.023787916	0.023787916	0.045004547
387	F	0.007547217	0.007547217	0.007547217	0.014278639
388	V	-0.0717422	0.0717422	0.0717422	0.13572964
389	L	-0.108261086	0.108261086	0.108261086	0.20482
390	T	-0.044802725	0.044802725	0.044802725	0.08476263
391	H	-0.061668873	0.061668873	0.061668873	0.11667183
392	A	0.060126945	0.060126945	0.060126945	0.113754645
393	V	-0.017153421	0.017153421	0.017153421	0.032452695
394	T	0.054052282	0.054052282	0.054052282	0.10226194
395	E	0.1928018	0.1928018	0.1928018	0.36476326
396	P	0.29622284	0.29622284	0.29622284	0.5604263
397	T	0.06321262	0.06321262	0.06321262	0.11959245
398	T	0.22062343	0.22062343	0.22062343	0.41739923
399	L	0.15480246	0.15480246	0.15480246	0.29287198
400	A	0.19827603	0.19827603	0.19827603	0.37511998
401	G	0.2652751	0.2652751	0.2652751	0.50187606
402	F	0.26736265	0.26736265	0.26736265	0.5058255
403	D	0.32164028	0.32164028	0.32164028	0.6085138
404	I	0.10926742	0.10926742	0.10926742	0.2067239
405	P	0.22570793	0.22570793	0.22570793	0.4270186
406	T	0.17665572	0.17665572	0.17665572	0.33421636
407	Y	0.16101599	0.16101599	0.16101599	0.30462742
408	A	0.0783392	0.0783392	0.0783392	0.14821054
409	N	0.21896791	0.21896791	0.21896791	0.41426712
410	V	0.17722997	0.17722997	0.17722997	0.33530277
411	E	0.036061227	0.036061227	0.036061227	0.06822452
412	V	0.1390049	0.1390049	0.1390049	0.26298448
413	Y	0.055951677	0.055951677	0.055951677	0.10585542
414	T	0.078818046	0.078818046	0.078818046	0.14911649
415	P	0.20553198	0.20553198	0.20553198	0.3888476
416	A	0.14412777	0.14412777	0.14412777	0.27267647
417	I	0.21567844	0.21567844	0.21567844	0.40804374
418	G	0.060427044	0.060427044	0.060427044	0.1143224
419	E	0.3084875	0.3084875	0.3084875	0.58362997
420	D	0.24649732	0.24649732	0.24649732	0.46635023
421	P	0.31787348	0.31787348	0.31787348	0.6013873
422	R	0.33058938	0.33058938	0.33058938	0.62544465
423	L	0.19764465	0.19764465	0.19764465	0.37392548
424	W	0.12734559	0.12734559	0.12734559	0.24092613
425	T	0.3346438	0.3346438	0.3346438	0.6331153
426	N	0.26717794	0.26717794	0.26717794	0.50547606
427	P	0.22864126	0.22864126	0.22864126	0.4325682
428	E	0.33232132	0.33232132	0.33232132	0.6287213
429	K	0.35262793	0.35262793	0.35262793	0.6671396
430	F	0.0766467	0.0766467	0.0766467	0.1450085
431	D	0.26192814	0.26192814	0.26192814	0.49554393
432	P	0.059368487	0.059368487	0.059368487	0.11231971
433	E	0.2646181	0.2646181	0.2646181	0.50063306
434	R	0.18846416	0.18846416	0.18846416	0.35655683
435	F	0.06973711	0.06973711	0.06973711	0.13193618
436	I	0.2766273	0.2766273	0.2766273	0.5233534
437	S	0.37743545	0.37743545	0.37743545	0.7140731
438	G	0.39897648	0.39897648	0.39897648	0.7548267
439	G	0.37093273	0.37093273	0.37093273	0.70177054
440	E	0.40613165	0.40613165	0.40613165	0.7683637
441	D	0.41318163	0.41318163	0.41318163	0.78170156
442	A	0.3636525	0.3636525	0.3636525	0.68799704
443	D	0.33230788	0.33230788	0.33230788	0.6286959
444	I	0.335643	0.335643	0.335643	0.63500565
445	T	0.27539554	0.27539554	0.27539554	0.521023
446	G	0.3352251	0.3352251	0.3352251	0.634215
447	V	0.3609118	0.3609118	0.3609118	0.68281186
448	T	0.3866535	0.3866535	0.3866535	0.73151284
449	G	0.35232592	0.35232592	0.35232592	0.66656816
450	V	0.28012505	0.28012505	0.28012505	0.5299708
451	R	0.253733	0.253733	0.253733	0.48003948
452	M	0.17309396	0.17309396	0.17309396	0.32747784
453	M	0.16471222	0.16471222	0.16471222	0.31162035
454	P	0.059512954	0.059512954	0.059512954	0.112593025
455	F	0.020573583	0.020573583	0.020573583	0.038923323
456	G	-0.0755052	0.0755052	0.0755052	0.14284888
457	V	-0.002105647	0.002105647	0.002105647	0.0039836904
458	G	0.031255398	0.031255398	0.031255398	0.059132334
459	R	-0.09241085	0.09241085	0.09241085	0.1748328
460	R	-0.03852853	0.03852853	0.03852853	0.072892435
461	I	-0.17374068	0.17374068	0.17374068	0.32870138
462	C	0.016561659	0.016561659	0.016561659	0.031333134
463	P	-0.108122565	0.108122565	0.108122565	0.20455794
464	G	0.04891734	0.04891734	0.04891734	0.0925471
465	L	-0.040947065	0.040947065	0.040947065	0.077468075
466	A	-0.041999493	0.041999493	0.041999493	0.079459175
467	M	-0.03783613	0.03783613	0.03783613	0.071582474
468	G	-0.02431917	0.02431917	0.02431917	0.04600963
469	T	0.084201925	0.084201925	0.084201925	0.15930228
470	V	0.08540282	0.08540282	0.08540282	0.16157426
471	H	-0.06740028	0.06740028	0.06740028	0.12751512
472	I	0.03223837	0.03223837	0.03223837	0.06099203
473	H	0.1638348	0.1638348	0.1638348	0.30996034
474	L	0.08398901	0.08398901	0.08398901	0.15889947
475	M	0.066662535	0.066662535	0.066662535	0.12611938
476	L	0.08839542	0.08839542	0.08839542	0.16723599
477	A	0.039176635	0.039176635	0.039176635	0.074118584
478	R	0.06904387	0.06904387	0.06904387	0.13062464
479	M	0.16902244	0.16902244	0.16902244	0.3197749
480	V	0.14858377	0.14858377	0.14858377	0.2811068
481	Q	0.1695339	0.1695339	0.1695339	0.32074252
482	E	0.2987862	0.2987862	0.2987862	0.56527597
483	F	0.22068538	0.22068538	0.22068538	0.4175164
484	E	0.38796574	0.38796574	0.38796574	0.73399544
485	W	0.15316369	0.15316369	0.15316369	0.2897716
486	S	0.43118957	0.43118957	0.43118957	0.8157709
487	A	0.35508615	0.35508615	0.35508615	0.6717903
488	L	0.39797533	0.39797533	0.39797533	0.75293267
489	P	0.4098208	0.4098208	0.4098208	0.7753432
490	E	0.37939042	0.37939042	0.37939042	0.7177717
491	K	0.4049961	0.4049961	0.4049961	0.7662153
492	K	0.4043453	0.4043453	0.4043453	0.7649841
493	V	0.3884486	0.3884486	0.3884486	0.73490894
494	D	0.3559415	0.3559415	0.3559415	0.67340857
495	F	0.2281481	0.2281481	0.2281481	0.4316352
496	T	0.3161647	0.3161647	0.3161647	0.5981545
497	G	0.30281264	0.30281264	0.30281264	0.5728936
498	K	0.31366906	0.31366906	0.31366906	0.59343296
499	L	0.19563808	0.19563808	0.19563808	0.37012923
500	E	0.08792739	0.08792739	0.08792739	0.16635053
501	F	0.12809822	0.12809822	0.12809822	0.24235003
502	T	-0.034012083	0.034012083	0.034012083	0.06434773
503	V	0.05340805	0.05340805	0.05340805	0.10104311
504	V	-0.023511328	0.023511328	0.023511328	0.044481266
505	M	0.0348726	0.0348726	0.0348726	0.06597575
506	K	0.1739148	0.1739148	0.1739148	0.32903078
507	E	0.25613382	0.25613382	0.25613382	0.48458162
508	S	0.2875169	0.2875169	0.2875169	0.5439555
509	L	0.22598974	0.22598974	0.22598974	0.42755178
510	R	0.36948526	0.36948526	0.36948526	0.69903207
511	A	0.15719014	0.15719014	0.15719014	0.29738927
512	I	0.405977	0.405977	0.405977	0.7680711
513	I	0.27069464	0.27069464	0.27069464	0.5121293
514	K	0.40896684	0.40896684	0.40896684	0.7737276
515	P	0.44020358	0.44020358	0.44020358	0.83282465
516	R	0.3511434	0.3511434	0.3511434	0.66433096
517	A	0.42032298	0.42032298	0.42032298	0.7952124
