## Supplementary material for "The N-Terminus of *Sophora tonkinensis* Cytochrome P450s Evolves Neutrally yet Encodes Rich Functional Information: A Protein Language Model Analysis": Dataset S1: StonChr1AG020200.1_residue_importance.csv

position	amino_acid	cosine_similarity	abs_cosine	final_score	final_score_norm
1	M	0.34501395	0.34501395	0.34501395	0.6828219
2	Y	0.3300684	0.3300684	0.3300684	0.653243
3	K	0.30735025	0.30735025	0.30735025	0.60828114
4	L	0.306982	0.306982	0.306982	0.60755235
5	S	0.3122514	0.3122514	0.3122514	0.6179811
6	S	0.32286423	0.32286423	0.32286423	0.6389851
7	P	0.32736725	0.32736725	0.32736725	0.64789706
8	V	0.30804038	0.30804038	0.30804038	0.60964704
9	T	0.29378855	0.29378855	0.29378855	0.58144104
10	E	0.30800688	0.30800688	0.30800688	0.6095807
11	M	0.3081038	0.3081038	0.3081038	0.6097725
12	H	0.29757082	0.29757082	0.29757082	0.58892655
13	Q	0.3048478	0.3048478	0.3048478	0.6033285
14	P	0.31969488	0.31969488	0.31969488	0.6327126
15	I	0.3003541	0.3003541	0.3003541	0.594435
16	H	0.29986078	0.29986078	0.29986078	0.59345865
17	V	0.29389223	0.29389223	0.29389223	0.5816462
18	S	0.2806889	0.2806889	0.2806889	0.55551535
19	S	0.28320664	0.28320664	0.28320664	0.56049824
20	L	0.27421126	0.27421126	0.27421126	0.54269534
21	F	0.29692313	0.29692313	0.29692313	0.5876447
22	L	0.25458	0.25458	0.25458	0.50384283
23	S	0.28023005	0.28023005	0.28023005	0.5546072
24	N	0.2797774	0.2797774	0.2797774	0.55371135
25	P	0.29252017	0.29252017	0.29252017	0.57893074
26	N	0.27838686	0.27838686	0.27838686	0.5509593
27	H	0.26738775	0.26738775	0.26738775	0.52919084
28	L	0.27775994	0.27775994	0.27775994	0.54971856
29	L	0.27403563	0.27403563	0.27403563	0.5423477
30	A	0.27491656	0.27491656	0.27491656	0.54409117
31	A	0.27408668	0.27408668	0.27408668	0.54244876
32	I	0.27975768	0.27975768	0.27975768	0.5536723
33	I	0.29478702	0.29478702	0.29478702	0.5834171
34	H	0.28671223	0.28671223	0.28671223	0.56743616
35	S	0.2890011	0.2890011	0.2890011	0.5719661
36	Q	0.29474574	0.29474574	0.29474574	0.5833354
37	Y	0.28725475	0.28725475	0.28725475	0.5685099
38	C	0.28837532	0.28837532	0.28837532	0.5707276
39	T	0.2794522	0.2794522	0.2794522	0.55306774
40	N	0.28051132	0.28051132	0.28051132	0.55516386
41	S	0.26505944	0.26505944	0.26505944	0.52458286
42	I	0.26598683	0.26598683	0.26598683	0.52641827
43	T	0.26374167	0.26374167	0.26374167	0.5219748
44	H	0.2771015	0.2771015	0.2771015	0.5484154
45	N	0.2914282	0.2914282	0.2914282	0.57676965
46	I	0.24982373	0.24982373	0.24982373	0.49442965
47	A	0.26514384	0.26514384	0.26514384	0.5247499
48	P	0.31150934	0.31150934	0.31150934	0.6165125
49	I	0.27500147	0.27500147	0.27500147	0.54425925
50	L	0.28272468	0.28272468	0.28272468	0.5595443
51	Y	0.32506385	0.32506385	0.32506385	0.6433384
52	T	0.3248534	0.3248534	0.3248534	0.64292186
53	M	0.44904017	0.44904017	0.44904017	0.8887017
54	D	0.44296902	0.44296902	0.44296902	0.87668616
55	F	0.45366654	0.45366654	0.45366654	0.8978578
56	V	0.4447766	0.4447766	0.4447766	0.88026357
57	T	0.45733765	0.45733765	0.45733765	0.9051233
58	C	0.5002431	0.5002431	0.5002431	0.99003816
59	A	0.464117	0.464117	0.464117	0.9185404
60	V	0.4823768	0.4823768	0.4823768	0.95467865
61	L	0.48584813	0.48584813	0.48584813	0.9615488
62	L	0.48509595	0.48509595	0.48509595	0.9600602
63	V	0.4808518	0.4808518	0.4808518	0.9516605
64	L	0.47792035	0.47792035	0.47792035	0.94585884
65	T	0.47553733	0.47553733	0.47553733	0.94114256
66	C	0.5052766	0.5052766	0.5052766	1.0
67	A	0.4706785	0.4706785	0.4706785	0.9315264
68	A	0.47362414	0.47362414	0.47362414	0.9373561
69	I	0.47707307	0.47707307	0.47707307	0.944182
70	H	0.494154	0.494154	0.494154	0.97798705
71	A	0.46511447	0.46511447	0.46511447	0.9205145
72	L	0.47060415	0.47060415	0.47060415	0.93137926
73	C	0.4859716	0.4859716	0.4859716	0.9617932
74	S	0.4788341	0.4788341	0.4788341	0.94766724
75	F	0.4552439	0.4552439	0.4552439	0.9009795
76	L	0.44017416	0.44017416	0.44017416	0.87115484
77	T	0.43769068	0.43769068	0.43769068	0.8662397
78	R	0.42339963	0.42339963	0.42339963	0.83795613
79	T	0.39799884	0.39799884	0.39799884	0.78768504
80	K	0.39698604	0.39698604	0.39698604	0.7856806
81	K	0.3962339	0.3962339	0.3962339	0.784192
82	P	0.43101457	0.43101457	0.43101457	0.8530269
83	N	0.42204365	0.42204365	0.42204365	0.8352725
84	Q	0.39728975	0.39728975	0.39728975	0.7862817
85	K	0.34649158	0.34649158	0.34649158	0.6857463
86	L	0.23557049	0.23557049	0.23557049	0.46622083
87	P	0.20184562	0.20184562	0.20184562	0.39947549
88	P	0.239988	0.239988	0.239988	0.4749636
89	G	0.18380406	0.18380406	0.18380406	0.36376917
90	P	0.14605053	0.14605053	0.14605053	0.28905064
91	S	0.19312574	0.19312574	0.19312574	0.38221785
92	R	0.1130153	0.1130153	0.1130153	0.22367015
93	L	0.0109424135	0.0109424135	0.0109424135	0.021656282
94	P	0.12438335	0.12438335	0.12438335	0.24616882
95	I	-0.040292304	0.040292304	0.040292304	0.07974306
96	I	-0.00059550663	0.00059550663	0.00059550663	0.0011785754
97	G	0.1688719	0.1688719	0.1688719	0.3342167
98	N	-0.005369016	0.005369016	0.005369016	0.010625894
99	L	0.0032233642	0.0032233642	0.0032233642	0.006379405
100	L	0.12282379	0.12282379	0.12282379	0.24308227
101	E	0.19345322	0.19345322	0.19345322	0.38286597
102	L	0.20159025	0.20159025	0.20159025	0.3989701
103	G	0.2233218	0.2233218	0.2233218	0.4419793
104	D	0.299918	0.299918	0.299918	0.5935719
105	K	0.23475645	0.23475645	0.23475645	0.46460977
106	P	0.23541783	0.23541783	0.23541783	0.4659187
107	H	0.04442355	0.04442355	0.04442355	0.087919265
108	Q	0.3203707	0.3203707	0.3203707	0.63405013
109	S	0.25720593	0.25720593	0.25720593	0.5090398
110	M	0.1781835	0.1781835	0.1781835	0.35264543
111	H	0.22104965	0.22104965	0.22104965	0.43748245
112	K	0.40162224	0.40162224	0.40162224	0.7948562
113	L	0.28101817	0.28101817	0.28101817	0.55616695
114	A	0.10447506	0.10447506	0.10447506	0.20676805
115	K	0.38183588	0.38183588	0.38183588	0.7556967
116	I	0.3519204	0.3519204	0.3519204	0.6964906
117	H	0.22725873	0.22725873	0.22725873	0.44977093
118	G	0.14849472	0.14849472	0.14849472	0.29388797
119	P	0.28568125	0.28568125	0.28568125	0.5653957
120	L	0.10357411	0.10357411	0.10357411	0.20498496
121	M	-0.050240178	0.050240178	0.050240178	0.09943104
122	S	0.20543341	0.20543341	0.20543341	0.40657613
123	L	0.10751025	0.10751025	0.10751025	0.21277502
124	K	0.25733677	0.25733677	0.25733677	0.5092988
125	L	0.0683641	0.0683641	0.0683641	0.13530034
126	G	0.12126769	0.12126769	0.12126769	0.24000257
127	H	0.054176982	0.054176982	0.054176982	0.10722242
128	I	0.10078149	0.10078149	0.10078149	0.19945806
129	T	0.24595985	0.24595985	0.24595985	0.48678255
130	S	0.09620157	0.09620157	0.09620157	0.19039387
131	V	0.056929845	0.056929845	0.056929845	0.11267065
132	I	-0.032790594	0.032790594	0.032790594	0.06489632
133	I	0.085958116	0.085958116	0.085958116	0.17012091
134	S	0.009954594	0.009954594	0.009954594	0.019701276
135	S	0.05342678	0.05342678	0.05342678	0.105737686
136	A	0.09092602	0.09092602	0.09092602	0.17995295
137	E	0.35025972	0.35025972	0.35025972	0.69320387
138	M	0.21522097	0.21522097	0.21522097	0.42594683
139	A	0.07207024	0.07207024	0.07207024	0.14263521
140	K	0.17985761	0.17985761	0.17985761	0.3559587
141	E	0.29021585	0.29021585	0.29021585	0.5743702
142	V	-0.036324408	0.036324408	0.036324408	0.071890146
143	L	-0.07247215	0.07247215	0.07247215	0.14343064
144	Q	0.09425955	0.09425955	0.09425955	0.1865504
145	T	0.054116312	0.054116312	0.054116312	0.10710235
146	H	-0.030059716	0.030059716	0.030059716	0.0594916
147	D	-0.0057432805	0.0057432805	0.0057432805	0.011366607
148	Q	4.5047273e-05	4.5047273e-05	4.5047273e-05	8.9153684e-05
149	F	0.02135613	0.02135613	0.02135613	0.042266216
150	L	-0.09677198	0.09677198	0.09677198	0.19152278
151	S	-0.02047914	0.02047914	0.02047914	0.04053055
152	N	0.051149786	0.051149786	0.051149786	0.101231255
153	R	0.11726614	0.11726614	0.11726614	0.23208305
154	T	0.13929853	0.13929853	0.13929853	0.27568766
155	I	0.11048238	0.11048238	0.11048238	0.21865721
156	P	0.16957921	0.16957921	0.16957921	0.33561656
157	Q	0.20103393	0.20103393	0.20103393	0.39786905
158	S	0.19577965	0.19577965	0.19577965	0.38747025
159	V	0.23563361	0.23563361	0.23563361	0.46634576
160	S	0.34636056	0.34636056	0.34636056	0.68548703
161	V	0.20465378	0.20465378	0.20465378	0.40503317
162	L	0.30833304	0.30833304	0.30833304	0.6102262
163	H	0.3536226	0.3536226	0.3536226	0.6998594
164	H	0.27548623	0.27548623	0.27548623	0.54521865
165	E	0.2656593	0.2656593	0.2656593	0.52577
166	N	0.27733466	0.27733466	0.27733466	0.5488769
167	Y	0.24156795	0.24156795	0.24156795	0.4780905
168	S	0.062488157	0.062488157	0.062488157	0.12367118
169	L	0.089881584	0.089881584	0.089881584	0.17788589
170	A	-0.060850404	0.060850404	0.060850404	0.12042988
171	F	0.0013928288	0.0013928288	0.0013928288	0.0027565667
172	I	0.03635863	0.03635863	0.03635863	0.07195787
173	P	0.21160363	0.21160363	0.21160363	0.4187877
174	V	0.07209583	0.07209583	0.07209583	0.14268588
175	S	0.15943009	0.15943009	0.15943009	0.3155303
176	P	0.22878976	0.22878976	0.22878976	0.45280102
177	L	0.18981723	0.18981723	0.18981723	0.37566993
178	W	0.045483783	0.045483783	0.045483783	0.09001759
179	R	0.18853891	0.18853891	0.18853891	0.37313998
180	D	0.3058714	0.3058714	0.3058714	0.60535437
181	L	0.13642725	0.13642725	0.13642725	0.27000508
182	R	0.048477285	0.048477285	0.048477285	0.09594207
183	K	0.14685714	0.14685714	0.14685714	0.29064703
184	I	0.08901417	0.08901417	0.08901417	0.17616919
185	C	0.010363673	0.010363673	0.010363673	0.02051089
186	N	0.12878487	0.12878487	0.12878487	0.25487992
187	T	0.16602921	0.16602921	0.16602921	0.32859072
188	Q	0.1294381	0.1294381	0.1294381	0.25617275
189	L	-0.057291582	0.057291582	0.057291582	0.11338657
190	F	-0.06813043	0.06813043	0.06813043	0.1348379
191	T	0.048410796	0.048410796	0.048410796	0.09581048
192	H	0.1642875	0.1642875	0.1642875	0.32514367
193	K	0.20873775	0.20873775	0.20873775	0.41311577
194	S	0.18171905	0.18171905	0.18171905	0.3596427
195	L	0.04297083	0.04297083	0.04297083	0.08504417
196	D	0.21012509	0.21012509	0.21012509	0.4158615
197	D	0.329706	0.329706	0.329706	0.6525258
198	S	0.11775389	0.11775389	0.11775389	0.23304836
199	Q	0.19920468	0.19920468	0.19920468	0.39424875
200	D	0.33515352	0.33515352	0.33515352	0.663307
201	I	0.24157006	0.24157006	0.24157006	0.47809467
202	R	0.05564394	0.05564394	0.05564394	0.11012569
203	R	0.30952394	0.30952394	0.30952394	0.61258316
204	N	0.40418312	0.40418312	0.40418312	0.79992443
205	K	0.1861837	0.1861837	0.1861837	0.36847878
206	V	0.2488259	0.2488259	0.2488259	0.4924548
207	Q	0.39878568	0.39878568	0.39878568	0.78924227
208	Q	0.36269608	0.36269608	0.36269608	0.7178169
209	L	0.22641183	0.22641183	0.22641183	0.44809482
210	L	0.33474454	0.33474454	0.33474454	0.6624976
211	T	0.40900573	0.40900573	0.40900573	0.8094689
212	D	0.4218615	0.4218615	0.4218615	0.83491194
213	V	0.26054624	0.26054624	0.26054624	0.5156507
214	H	0.41645372	0.41645372	0.41645372	0.82420933
215	E	0.42531997	0.42531997	0.42531997	0.8417567
216	S	0.36982885	0.36982885	0.36982885	0.7319334
217	S	0.30241248	0.30241248	0.30241248	0.5985088
218	Q	0.40498778	0.40498778	0.40498778	0.80151695
219	I	0.34187043	0.34187043	0.34187043	0.6766005
220	G	0.33376938	0.33376938	0.33376938	0.66056764
221	E	0.36802375	0.36802375	0.36802375	0.72836095
222	A	0.21960992	0.21960992	0.21960992	0.43463305
223	V	0.25371554	0.25371554	0.25371554	0.502132
224	D	0.15371047	0.15371047	0.15371047	0.30421054
225	I	0.06250487	0.06250487	0.06250487	0.12370426
226	G	0.14068915	0.14068915	0.14068915	0.27843985
227	R	0.30003947	0.30003947	0.30003947	0.5938123
228	E	0.27414843	0.27414843	0.27414843	0.542571
229	A	0.06551088	0.06551088	0.06551088	0.12965348
230	F	0.11611264	0.11611264	0.11611264	0.22980015
231	K	0.28252473	0.28252473	0.28252473	0.5591486
232	I	0.1635116	0.1635116	0.1635116	0.3236081
233	T	0.07109348	0.07109348	0.07109348	0.1407021
234	I	0.080887385	0.080887385	0.080887385	0.16008535
235	N	0.17672016	0.17672016	0.17672016	0.34974933
236	L	0.015343453	0.015343453	0.015343453	0.030366441
237	L	-0.059470776	0.059470776	0.059470776	0.117699444
238	S	0.049595185	0.049595185	0.049595185	0.09815452
239	N	0.174975	0.174975	0.174975	0.34629545
240	T	0.013639616	0.013639616	0.013639616	0.026994353
241	I	0.008624379	0.008624379	0.008624379	0.017068628
242	F	0.05977525	0.05977525	0.05977525	0.118302025
243	S	-0.020006454	0.020006454	0.020006454	0.039595053
244	E	0.2940514	0.2940514	0.2940514	0.5819612
245	D	0.15237147	0.15237147	0.15237147	0.3015605
246	L	0.19679034	0.19679034	0.19679034	0.3894705
247	V	0.27237332	0.27237332	0.27237332	0.53905785
248	H	0.4071547	0.4071547	0.4071547	0.80580556
249	S	0.40115848	0.40115848	0.40115848	0.79393834
250	S	0.40510115	0.40510115	0.40510115	0.8017413
251	G	0.3965841	0.3965841	0.3965841	0.7848851
252	T	0.41547868	0.41547868	0.41547868	0.82227963
253	A	0.3661454	0.3661454	0.3661454	0.72464347
254	G	0.38050494	0.38050494	0.38050494	0.7530626
255	E	0.39084336	0.39084336	0.39084336	0.77352357
256	F	0.14354578	0.14354578	0.14354578	0.28409344
257	K	0.2959535	0.2959535	0.2959535	0.5857257
258	D	0.4088933	0.4088933	0.4088933	0.8092464
259	L	0.27890044	0.27890044	0.27890044	0.5519757
260	I	0.19854435	0.19854435	0.19854435	0.3929419
261	T	0.3396374	0.3396374	0.3396374	0.6721811
262	N	0.35607427	0.35607427	0.35607427	0.70471156
263	I	0.236798	0.236798	0.236798	0.46865022
264	T	0.15972437	0.15972437	0.15972437	0.31611273
265	K	0.35036242	0.35036242	0.35036242	0.6934071
266	L	0.2646412	0.2646412	0.2646412	0.5237551
267	V	0.1320553	0.1320553	0.1320553	0.26135248
268	G	0.10742908	0.10742908	0.10742908	0.21261439
269	S	0.21293335	0.21293335	0.21293335	0.42141935
270	P	0.12282766	0.12282766	0.12282766	0.24308993
271	N	0.03436771	0.03436771	0.03436771	0.06801762
272	I	0.13794652	0.13794652	0.13794652	0.27301186
273	A	0.015770882	0.015770882	0.015770882	0.031212373
274	D	0.018767176	0.018767176	0.018767176	0.03714238
275	F	0.059598163	0.059598163	0.059598163	0.11795156
276	F	0.05585019	0.05585019	0.05585019	0.110533886
277	P	0.09167326	0.09167326	0.09167326	0.18143183
278	M	0.13140021	0.13140021	0.13140021	0.260056
279	L	0.122672975	0.122672975	0.122672975	0.2427838
280	K	0.21467966	0.21467966	0.21467966	0.4248755
281	T	0.27120873	0.27120873	0.27120873	0.536753
282	I	0.19863817	0.19863817	0.19863817	0.39312756
283	D	0.19675615	0.19675615	0.19675615	0.38940284
284	P	0.2015336	0.2015336	0.2015336	0.39885795
285	Q	0.078523	0.078523	0.078523	0.15540597
286	G	0.17811923	0.17811923	0.17811923	0.35251823
287	V	0.30178368	0.30178368	0.30178368	0.5972643
288	K	0.31618318	0.31618318	0.31618318	0.6257625
289	R	0.29491824	0.29491824	0.29491824	0.5836768
290	Q	0.4125277	0.4125277	0.4125277	0.81643933
291	Q	0.28822798	0.28822798	0.28822798	0.570436
292	T	0.42302033	0.42302033	0.42302033	0.8372054
293	K	0.41766623	0.41766623	0.41766623	0.8266091
294	N	0.33928436	0.33928436	0.33928436	0.6714824
295	V	0.32883674	0.32883674	0.32883674	0.65080535
296	A	0.39967677	0.39967677	0.39967677	0.79100585
297	K	0.42286772	0.42286772	0.42286772	0.8369034
298	V	0.34082738	0.34082738	0.34082738	0.6745362
299	L	0.34480822	0.34480822	0.34480822	0.68241477
300	D	0.41788104	0.41788104	0.41788104	0.8270342
301	I	0.33493102	0.33493102	0.33493102	0.66286665
302	F	0.26664755	0.26664755	0.26664755	0.5277259
303	D	0.42871514	0.42871514	0.42871514	0.8484761
304	R	0.41412455	0.41412455	0.41412455	0.8195997
305	L	0.3133383	0.3133383	0.3133383	0.6201322
306	I	0.31491303	0.31491303	0.31491303	0.62324876
307	R	0.41129982	0.41129982	0.41129982	0.8140092
308	Q	0.44018134	0.44018134	0.44018134	0.87116903
309	R	0.25169098	0.25169098	0.25169098	0.49812514
310	L	0.43298006	0.43298006	0.43298006	0.85691684
311	K	0.43906435	0.43906435	0.43906435	0.86895835
312	H	0.42985645	0.42985645	0.42985645	0.8507349
313	R	0.3611591	0.3611591	0.3611591	0.71477497
314	E	0.4310532	0.4310532	0.4310532	0.8531034
315	S	0.39829087	0.39829087	0.39829087	0.788263
316	T	0.39569294	0.39569294	0.39569294	0.7831214
317	G	0.405617	0.405617	0.405617	0.80276227
318	S	0.39987162	0.39987162	0.39987162	0.7913915
319	D	0.44095722	0.44095722	0.44095722	0.87270457
320	T	0.4323924	0.4323924	0.4323924	0.8557538
321	H	0.4014567	0.4014567	0.4014567	0.7945286
322	N	0.39391622	0.39391622	0.39391622	0.7796051
323	D	0.18892735	0.18892735	0.18892735	0.37390876
324	M	0.13349868	0.13349868	0.13349868	0.2642091
325	L	0.12804955	0.12804955	0.12804955	0.25342464
326	N	0.2923983	0.2923983	0.2923983	0.5786896
327	A	0.3820408	0.3820408	0.3820408	0.75610226
328	L	0.24732083	0.24732083	0.24732083	0.4894761
329	L	0.34362286	0.34362286	0.34362286	0.6800688
330	N	0.4462902	0.4462902	0.4462902	0.8832591
331	I	0.45487225	0.45487225	0.45487225	0.900244
332	S	0.43606105	0.43606105	0.43606105	0.8630145
333	K	0.49063358	0.49063358	0.49063358	0.97101974
334	E	0.48489016	0.48489016	0.48489016	0.9596529
335	N	0.49724182	0.49724182	0.49724182	0.9840982
336	E	0.47992966	0.47992966	0.47992966	0.9498355
337	M	0.50483084	0.50483084	0.50483084	0.99911773
338	M	0.4749254	0.4749254	0.4749254	0.93993145
339	D	0.48354506	0.48354506	0.48354506	0.9569908
340	K	0.47895357	0.47895357	0.47895357	0.9479037
341	T	0.43564522	0.43564522	0.43564522	0.86219156
342	M	0.37357527	0.37357527	0.37357527	0.739348
343	I	0.4081117	0.4081117	0.4081117	0.80769956
344	E	0.3717072	0.3717072	0.3717072	0.7356509
345	H	0.23433675	0.23433675	0.23433675	0.46377912
346	L	0.256196	0.256196	0.256196	0.50704104
347	A	0.23076402	0.23076402	0.23076402	0.45670828
348	H	0.24018346	0.24018346	0.24018346	0.47535044
349	D	0.1376941	0.1376941	0.1376941	0.27251232
350	L	0.109390385	0.109390385	0.109390385	0.21649604
351	F	0.052666962	0.052666962	0.052666962	0.10423392
352	V	0.018962862	0.018962862	0.018962862	0.037529666
353	A	0.124031685	0.124031685	0.124031685	0.24547283
354	G	0.16906823	0.16906823	0.16906823	0.3346053
355	T	0.025314422	0.025314422	0.025314422	0.050100125
356	D	0.07630208	0.07630208	0.07630208	0.15101051
357	T	0.07086487	0.07086487	0.07086487	0.14024965
358	T	0.06760333	0.06760333	0.06760333	0.13379468
359	A	0.043991048	0.043991048	0.043991048	0.0870633
360	A	0.059094973	0.059094973	0.059094973	0.11695568
361	T	0.10706512	0.10706512	0.10706512	0.21189407
362	L	0.18276894	0.18276894	0.18276894	0.36172056
363	E	0.14604416	0.14604416	0.14604416	0.28903803
364	W	0.08829866	0.08829866	0.08829866	0.17475311
365	A	0.106281266	0.106281266	0.106281266	0.21034274
366	M	0.03689071	0.03689071	0.03689071	0.07301092
367	T	0.08355941	0.08355941	0.08355941	0.1653736
368	E	0.0706306	0.0706306	0.0706306	0.139786
369	L	0.15629095	0.15629095	0.15629095	0.3093176
370	V	0.05704893	0.05704893	0.05704893	0.11290634
371	L	0.28390858	0.28390858	0.28390858	0.56188744
372	N	0.25403994	0.25403994	0.25403994	0.502774
373	P	0.3685412	0.3685412	0.3685412	0.729385
374	E	0.43183544	0.43183544	0.43183544	0.8546516
375	I	0.31672207	0.31672207	0.31672207	0.626829
376	M	0.29381552	0.29381552	0.29381552	0.5814944
377	S	0.45408067	0.45408067	0.45408067	0.8986774
378	K	0.45487064	0.45487064	0.45487064	0.90024084
379	A	0.26307222	0.26307222	0.26307222	0.5206499
380	K	0.40877962	0.40877962	0.40877962	0.8090215
381	K	0.48195586	0.48195586	0.48195586	0.95384556
382	E	0.3642208	0.3642208	0.3642208	0.72083443
383	L	0.2679323	0.2679323	0.2679323	0.53026855
384	E	0.45769593	0.45769593	0.45769593	0.9058324
385	E	0.4662684	0.4662684	0.4662684	0.9227983
386	T	0.39318973	0.39318973	0.39318973	0.77816725
387	I	0.31230676	0.31230676	0.31230676	0.6180907
388	G	0.41778412	0.41778412	0.41778412	0.82684237
389	K	0.41313338	0.41313338	0.41313338	0.81763804
390	G	0.39141735	0.39141735	0.39141735	0.7746595
391	K	0.38661984	0.38661984	0.38661984	0.76516473
392	P	0.40017667	0.40017667	0.40017667	0.7919952
393	V	0.2943439	0.2943439	0.2943439	0.5825401
394	E	0.3033955	0.3033955	0.3033955	0.6004543
395	E	0.1982684	0.1982684	0.1982684	0.39239576
396	S	0.27358574	0.27358574	0.27358574	0.54145736
397	D	0.34098792	0.34098792	0.34098792	0.6748539
398	I	0.326837	0.326837	0.326837	0.64684767
399	A	0.29753938	0.29753938	0.29753938	0.5888643
400	R	0.347293	0.347293	0.347293	0.6873324
401	L	0.17022891	0.17022891	0.17022891	0.3369024
402	P	0.27446866	0.27446866	0.27446866	0.5432047
403	Y	0.19516599	0.19516599	0.19516599	0.38625574
404	L	0.06610334	0.06610334	0.06610334	0.13082604
405	Q	0.21984339	0.21984339	0.21984339	0.4350951
406	A	0.09925497	0.09925497	0.09925497	0.1964369
407	I	0.05274285	0.05274285	0.05274285	0.10438411
408	I	0.12072642	0.12072642	0.12072642	0.23893134
409	K	0.07753658	0.07753658	0.07753658	0.15345374
410	E	0.026515456	0.026515456	0.026515456	0.052477106
411	T	0.0021293443	0.0021293443	0.0021293443	0.004214215
412	F	-0.016110599	0.016110599	0.016110599	0.03188471
413	R	0.08724828	0.08724828	0.08724828	0.17267428
414	L	-0.048056643	0.048056643	0.048056643	0.095109574
415	H	-0.019121513	0.019121513	0.019121513	0.037843652
416	P	-0.016854372	0.016854372	0.016854372	0.033356722
417	P	-0.050479278	0.050479278	0.050479278	0.09990424
418	V	-0.005929393	0.005929393	0.005929393	0.011734945
419	P	0.030200342	0.030200342	0.030200342	0.059769917
420	L	-0.015678626	0.015678626	0.015678626	0.031029787
421	L	-0.034390725	0.034390725	0.034390725	0.06806316
422	L	-0.055511203	0.055511203	0.055511203	0.109863
423	P	0.05835766	0.05835766	0.05835766	0.11549646
424	R	0.04269775	0.04269775	0.04269775	0.08450371
425	K	0.21646896	0.21646896	0.21646896	0.42841673
426	A	-0.008210891	0.008210891	0.008210891	0.016250288
427	E	0.15304577	0.15304577	0.15304577	0.302895
428	R	0.2869096	0.2869096	0.2869096	0.5678268
429	D	0.34261003	0.34261003	0.34261003	0.6780643
430	V	0.21021937	0.21021937	0.21021937	0.41604808
431	D	0.3327237	0.3327237	0.3327237	0.6584981
432	I	0.28924724	0.28924724	0.28924724	0.57245326
433	C	0.2844858	0.2844858	0.2844858	0.56302977
434	G	0.34216917	0.34216917	0.34216917	0.67719173
435	F	0.2837733	0.2837733	0.2837733	0.5616197
436	T	0.35762727	0.35762727	0.35762727	0.7077851
437	I	0.16646051	0.16646051	0.16646051	0.32944432
438	P	0.18415259	0.18415259	0.18415259	0.36445895
439	K	0.20152803	0.20152803	0.20152803	0.39884692
440	D	0.12229744	0.12229744	0.12229744	0.24204057
441	A	0.072809204	0.072809204	0.072809204	0.14409772
442	Q	0.13392803	0.13392803	0.13392803	0.26505885
443	V	0.10498378	0.10498378	0.10498378	0.20777486
444	M	0.059358824	0.059358824	0.059358824	0.11747788
445	V	-0.023226218	0.023226218	0.023226218	0.045967333
446	N	-0.01758395	0.01758395	0.01758395	0.03480064
447	V	-0.05936049	0.05936049	0.05936049	0.11748117
448	W	0.04239686	0.04239686	0.04239686	0.083908215
449	A	0.005711263	0.005711263	0.005711263	0.01130324
450	I	0.057365008	0.057365008	0.057365008	0.11353189
451	G	-0.043564253	0.043564253	0.043564253	0.08621862
452	R	0.09354633	0.09354633	0.09354633	0.18513885
453	D	0.22405404	0.22405404	0.22405404	0.44342846
454	P	0.3003045	0.3003045	0.3003045	0.5943368
455	T	0.2990839	0.2990839	0.2990839	0.5919211
456	L	0.16647178	0.16647178	0.16647178	0.3294666
457	W	0.17558372	0.17558372	0.17558372	0.34750018
458	D	0.35639367	0.35639367	0.35639367	0.70534366
459	N	0.30585927	0.30585927	0.30585927	0.60533035
460	P	0.2634805	0.2634805	0.2634805	0.52145797
461	T	0.29823852	0.29823852	0.29823852	0.590248
462	L	0.3159433	0.3159433	0.3159433	0.6252878
463	F	0.13686271	0.13686271	0.13686271	0.2708669
464	T	0.285861	0.285861	0.285861	0.56575143
465	P	0.12758923	0.12758923	0.12758923	0.25251362
466	E	0.29926664	0.29926664	0.29926664	0.5922828
467	R	0.2050608	0.2050608	0.2050608	0.40583867
468	F	0.11017626	0.11017626	0.11017626	0.21805137
469	L	0.2772174	0.2772174	0.2772174	0.5486448
470	G	0.34833384	0.34833384	0.34833384	0.6893923
471	S	0.40419677	0.40419677	0.40419677	0.79995143
472	E	0.4131196	0.4131196	0.4131196	0.8176108
473	I	0.35866842	0.35866842	0.35866842	0.70984566
474	D	0.3076044	0.3076044	0.3076044	0.60878414
475	I	0.24712922	0.24712922	0.24712922	0.48909688
476	K	0.27691093	0.27691093	0.27691093	0.5480383
477	G	0.25888196	0.25888196	0.25888196	0.5123569
478	R	0.31011626	0.31011626	0.31011626	0.6137554
479	N	0.29693884	0.29693884	0.29693884	0.5876758
480	F	0.25329658	0.25329658	0.25329658	0.5013028
481	E	0.2124322	0.2124322	0.2124322	0.42042753
482	L	0.12663537	0.12663537	0.12663537	0.25062582
483	A	0.070938654	0.070938654	0.070938654	0.14039569
484	P	0.08711363	0.08711363	0.08711363	0.17240779
485	F	0.08379521	0.08379521	0.08379521	0.16584027
486	G	0.06450406	0.06450406	0.06450406	0.12766089
487	A	-0.036953643	0.036953643	0.036953643	0.07313547
488	G	0.07338849	0.07338849	0.07338849	0.14524418
489	R	0.019705612	0.019705612	0.019705612	0.03899965
490	R	-0.022839623	0.022839623	0.022839623	0.045202214
491	I	-0.05653634	0.05653634	0.05653634	0.11189186
492	C	0.057015896	0.057015896	0.057015896	0.11284095
493	P	-0.052078772	0.052078772	0.052078772	0.10306983
494	G	0.15646814	0.15646814	0.15646814	0.30966827
495	M	0.1059962	0.1059962	0.1059962	0.20977855
496	M	0.10710277	0.10710277	0.10710277	0.21196857
497	L	0.08580803	0.08580803	0.08580803	0.16982387
498	A	0.11441972	0.11441972	0.11441972	0.22644967
499	I	0.18204817	0.18204817	0.18204817	0.36029407
500	R	0.1073164	0.1073164	0.1073164	0.21239138
501	M	0.001777128	0.001777128	0.001777128	0.0035171388
502	L	0.07823444	0.07823444	0.07823444	0.15483487
503	L	0.13704258	0.13704258	0.13704258	0.2712229
504	L	0.13704818	0.13704818	0.13704818	0.27123398
505	M	0.14978355	0.14978355	0.14978355	0.29643872
506	L	0.14292262	0.14292262	0.14292262	0.28286016
507	G	0.17379753	0.17379753	0.17379753	0.3439651
508	S	0.23455016	0.23455016	0.23455016	0.4642015
509	L	0.20450456	0.20450456	0.20450456	0.40473783
510	I	0.13743615	0.13743615	0.13743615	0.2720018
511	N	0.2629111	0.2629111	0.2629111	0.520331
512	S	0.3258398	0.3258398	0.3258398	0.64487404
513	F	0.21787843	0.21787843	0.21787843	0.43120623
514	D	0.3529694	0.3529694	0.3529694	0.6985667
515	W	0.13550293	0.13550293	0.13550293	0.26817575
516	K	0.38451087	0.38451087	0.38451087	0.76099086
517	L	0.3276057	0.3276057	0.3276057	0.648369
518	E	0.30326018	0.30326018	0.30326018	0.60018647
519	D	0.40366378	0.40366378	0.40366378	0.7988966
520	G	0.37748125	0.37748125	0.37748125	0.7470784
521	I	0.39168435	0.39168435	0.39168435	0.77518797
522	K	0.4085927	0.4085927	0.4085927	0.8086515
523	V	0.40216738	0.40216738	0.40216738	0.7959351
524	E	0.36320925	0.36320925	0.36320925	0.7188325
525	N	0.3540056	0.3540056	0.3540056	0.70061743
526	V	0.32819557	0.32819557	0.32819557	0.64953643
527	D	0.3291074	0.3291074	0.3291074	0.651341
528	M	0.2403292	0.2403292	0.2403292	0.47563887
529	D	0.28507277	0.28507277	0.28507277	0.5641915
530	E	0.17480576	0.17480576	0.17480576	0.34596053
531	K	0.28528598	0.28528598	0.28528598	0.56461346
532	F	0.22394817	0.22394817	0.22394817	0.44321895
533	G	0.10042696	0.10042696	0.10042696	0.1987564
534	I	0.14041843	0.14041843	0.14041843	0.27790406
535	T	0.055435244	0.055435244	0.055435244	0.10971266
536	L	0.14351681	0.14351681	0.14351681	0.28403613
537	Q	0.120313354	0.120313354	0.120313354	0.23811384
538	K	0.089674324	0.089674324	0.089674324	0.1774757
539	A	0.15840757	0.15840757	0.15840757	0.31350663
540	Q	0.2266185	0.2266185	0.2266185	0.44850382
541	P	0.26875502	0.26875502	0.26875502	0.5318968
542	L	0.22927406	0.22927406	0.22927406	0.4537595
543	R	0.3163207	0.3163207	0.3163207	0.6260347
544	V	0.22287963	0.22287963	0.22287963	0.44110417
545	V	0.34086233	0.34086233	0.34086233	0.67460537
546	P	0.33401573	0.33401573	0.33401573	0.6610552
547	V	0.41198432	0.41198432	0.41198432	0.81536394
548	T	0.43360594	0.43360594	0.43360594	0.85815555
549	T	0.45148167	0.45148167	0.45148167	0.89353365
550	S	0.46413445	0.46413445	0.46413445	0.918575
551	N	0.41522413	0.41522413	0.41522413	0.82177585
