## Supplementary material for "The N-Terminus of *Sophora tonkinensis* Cytochrome P450s Evolves Neutrally yet Encodes Rich Functional Information: A Protein Language Model Analysis": Dataset S1: StonChr1AG024220.1_residue_importance.csv

position	amino_acid	cosine_similarity	abs_cosine	final_score	final_score_norm
1	M	0.4128529	0.4128529	0.4128529	0.8343884
2	P	0.36426196	0.36426196	0.36426196	0.7361846
3	C	0.42763248	0.42763248	0.42763248	0.86425835
4	S	0.43716544	0.43716544	0.43716544	0.8835248
5	L	0.3978808	0.3978808	0.3978808	0.80412924
6	S	0.42175567	0.42175567	0.42175567	0.8523811
7	L	0.38924104	0.38924104	0.38924104	0.78666806
8	S	0.41629443	0.41629443	0.41629443	0.84134376
9	S	0.3923882	0.3923882	0.3923882	0.7930286
10	L	0.40738234	0.40738234	0.40738234	0.8233322
11	S	0.37684187	0.37684187	0.37684187	0.76160896
12	L	0.38605678	0.38605678	0.38605678	0.7802326
13	F	0.38306168	0.38306168	0.38306168	0.7741794
14	P	0.380571	0.380571	0.380571	0.76914567
15	P	0.39823258	0.39823258	0.39823258	0.80484027
16	H	0.40412727	0.40412727	0.40412727	0.81675357
17	N	0.38733408	0.38733408	0.38733408	0.782814
18	K	0.39135572	0.39135572	0.39135572	0.7909419
19	T	0.35647622	0.35647622	0.35647622	0.7204493
20	T	0.36043116	0.36043116	0.36043116	0.72844243
21	P	0.38237354	0.38237354	0.38237354	0.77278864
22	S	0.36622277	0.36622277	0.36622277	0.7401474
23	T	0.36467907	0.36467907	0.36467907	0.7370276
24	L	0.37346494	0.37346494	0.37346494	0.7547841
25	T	0.35537326	0.35537326	0.35537326	0.71822023
26	P	0.3877378	0.3877378	0.3877378	0.78363
27	K	0.38450208	0.38450208	0.38450208	0.7770905
28	P	0.37860423	0.37860423	0.37860423	0.76517075
29	Y	0.3911484	0.3911484	0.3911484	0.7905229
30	P	0.39447984	0.39447984	0.39447984	0.7972559
31	P	0.4134562	0.4134562	0.4134562	0.83560765
32	H	0.4256877	0.4256877	0.4256877	0.8603279
33	R	0.40866086	0.40866086	0.40866086	0.8259161
34	F	0.43361402	0.43361402	0.43361402	0.8763472
35	T	0.4047784	0.4047784	0.4047784	0.8180695
36	V	0.40559113	0.40559113	0.40559113	0.8197121
37	K	0.40370604	0.40370604	0.40370604	0.8159023
38	S	0.32312414	0.32312414	0.32312414	0.6530438
39	S	0.4073112	0.4073112	0.4073112	0.8231884
40	S	0.43493134	0.43493134	0.43493134	0.87900954
41	D	0.45417035	0.45417035	0.45417035	0.91789216
42	K	0.4309296	0.4309296	0.4309296	0.8709219
43	N	0.41254884	0.41254884	0.41254884	0.83377385
44	P	0.42785576	0.42785576	0.42785576	0.8647096
45	T	0.39120772	0.39120772	0.39120772	0.7906428
46	T	0.38980806	0.38980806	0.38980806	0.787814
47	T	0.3710212	0.3710212	0.3710212	0.7498452
48	T	0.36326513	0.36326513	0.36326513	0.73416996
49	T	0.37154678	0.37154678	0.37154678	0.7509074
50	T	0.38132793	0.38132793	0.38132793	0.7706754
51	T	0.38742438	0.38742438	0.38742438	0.78299654
52	K	0.40589666	0.40589666	0.40589666	0.8203296
53	P	0.41474938	0.41474938	0.41474938	0.8382212
54	G	0.437544	0.437544	0.437544	0.8842898
55	S	0.4548331	0.4548331	0.4548331	0.9192316
56	W	0.45316857	0.45316857	0.45316857	0.91586757
57	V	0.39199972	0.39199972	0.39199972	0.7922434
58	S	0.40535447	0.40535447	0.40535447	0.8192338
59	P	0.41100454	0.41100454	0.41100454	0.8306528
60	D	0.41432357	0.41432357	0.41432357	0.8373606
61	W	0.4333545	0.4333545	0.4333545	0.8758227
62	L	0.38990435	0.38990435	0.38990435	0.78800863
63	T	0.43803582	0.43803582	0.43803582	0.8852838
64	S	0.4637596	0.4637596	0.4637596	0.93727237
65	L	0.458659	0.458659	0.458659	0.92696387
66	S	0.44501844	0.44501844	0.44501844	0.8993959
67	R	0.4829316	0.4829316	0.4829316	0.97601956
68	T	0.4488613	0.4488613	0.4488613	0.9071624
69	L	0.4431404	0.4431404	0.4431404	0.8956003
70	T	0.45716736	0.45716736	0.45716736	0.92394924
71	K	0.47397217	0.47397217	0.47397217	0.95791227
72	G	0.4715676	0.4715676	0.4715676	0.9530526
73	K	0.47658864	0.47658864	0.47658864	0.9632002
74	D	0.49479705	0.49479705	0.49479705	1.0
75	D	0.4756964	0.4756964	0.4756964	0.96139705
76	S	0.46663997	0.46663997	0.46663997	0.94309366
77	G	0.43073055	0.43073055	0.43073055	0.87051964
78	I	0.37984005	0.37984005	0.37984005	0.76766837
79	P	0.40433124	0.40433124	0.40433124	0.8171658
80	V	0.38837	0.38837	0.38837	0.7849077
81	A	0.37123257	0.37123257	0.37123257	0.7502724
82	S	0.4512624	0.4512624	0.4512624	0.91201514
83	A	0.37109435	0.37109435	0.37109435	0.749993
84	K	0.4512953	0.4512953	0.4512953	0.9120816
85	L	0.39036304	0.39036304	0.39036304	0.78893566
86	D	0.40686426	0.40686426	0.40686426	0.8222851
87	D	0.39465714	0.39465714	0.39465714	0.79761416
88	V	0.24435653	0.24435653	0.24435653	0.49385202
89	S	0.2966745	0.2966745	0.2966745	0.5995882
90	D	0.3780925	0.3780925	0.3780925	0.7641365
91	L	0.2643722	0.2643722	0.2643722	0.5343043
92	L	0.24573296	0.24573296	0.24573296	0.49663386
93	G	0.30284542	0.30284542	0.30284542	0.6120599
94	G	0.2894539	0.2894539	0.2894539	0.5849952
95	A	0.13199998	0.13199998	0.13199998	0.26677603
96	L	0.07994117	0.07994117	0.07994117	0.16156355
97	F	-0.0009769119	0.0009769119	0.0009769119	0.0019743687
98	L	0.15598424	0.15598424	0.15598424	0.31524894
99	P	0.24566682	0.24566682	0.24566682	0.49650016
100	L	0.035259105	0.035259105	0.035259105	0.07125973
101	F	0.13727528	0.13727528	0.13727528	0.27743754
102	K	0.26925796	0.26925796	0.26925796	0.5441786
103	W	0.09936711	0.09936711	0.09936711	0.20082398
104	M	0.118993044	0.118993044	0.118993044	0.24048859
105	K	0.28534138	0.28534138	0.28534138	0.5766837
106	E	0.2555224	0.2555224	0.2555224	0.5164186
107	Y	0.21325935	0.21325935	0.21325935	0.4310037
108	G	0.08541726	0.08541726	0.08541726	0.1726309
109	P	0.19454604	0.19454604	0.19454604	0.39318353
110	I	0.018094718	0.018094718	0.018094718	0.03656998
111	Y	-0.04142981	0.04142981	0.04142981	0.08373091
112	R	0.010758824	0.010758824	0.010758824	0.021743912
113	L	-0.017675998	0.017675998	0.017675998	0.035723735
114	A	-0.08109696	0.08109696	0.08109696	0.16389945
115	A	-0.09650243	0.09650243	0.09650243	0.19503437
116	G	-0.10607925	0.10607925	0.10607925	0.21438941
117	P	-0.025749944	0.025749944	0.025749944	0.052041426
118	R	-0.031179324	0.031179324	0.031179324	0.063014366
119	N	0.05370753	0.05370753	0.05370753	0.10854456
120	F	-0.16233198	0.16233198	0.16233198	0.3280779
121	V	-0.106968604	0.106968604	0.106968604	0.21618682
122	V	-0.19144335	0.19144335	0.19144335	0.38691288
123	V	-0.043721274	0.043721274	0.043721274	0.08836203
124	S	-0.1221614	0.1221614	0.1221614	0.24689195
125	D	0.06795017	0.06795017	0.06795017	0.13732937
126	P	0.06278229	0.06278229	0.06278229	0.12688492
127	A	0.20636287	0.20636287	0.20636287	0.41706568
128	I	0.054683495	0.054683495	0.054683495	0.11051702
129	A	-0.061136436	0.061136436	0.061136436	0.12355861
130	K	0.18512516	0.18512516	0.18512516	0.3741436
131	H	0.028161736	0.028161736	0.028161736	0.05691573
132	V	0.0027972949	0.0027972949	0.0027972949	0.0056534186
133	L	-0.15938753	0.15938753	0.15938753	0.32212707
134	K	-0.043767735	0.043767735	0.043767735	0.08845594
135	N	0.084540516	0.084540516	0.084540516	0.17085898
136	Y	-0.06786809	0.06786809	0.06786809	0.13716349
137	G	0.09004489	0.09004489	0.09004489	0.18198349
138	K	0.010628407	0.010628407	0.010628407	0.021480337
139	Y	0.042175423	0.042175423	0.042175423	0.08523782
140	A	0.03850399	0.03850399	0.03850399	0.077817746
141	K	-0.0922675	0.0922675	0.0922675	0.18647544
142	G	-0.06327897	0.06327897	0.06327897	0.12788874
143	L	-0.078621596	0.078621596	0.078621596	0.15889665
144	V	-0.12486528	0.12486528	0.12486528	0.25235656
145	A	-0.08850933	0.08850933	0.08850933	0.17888007
146	E	-0.0040314775	0.0040314775	0.0040314775	0.00814774
147	V	-0.1899454	0.1899454	0.1899454	0.38388547
148	S	-0.11123787	0.11123787	0.11123787	0.22481515
149	E	0.21047483	0.21047483	0.21047483	0.4253761
150	F	-0.035309065	0.035309065	0.035309065	0.0713607
151	L	-0.13519688	0.13519688	0.13519688	0.27323705
152	F	-0.11260981	0.11260981	0.11260981	0.22758788
153	G	-0.06625854	0.06625854	0.06625854	0.13391054
154	S	0.008822446	0.008822446	0.008822446	0.017830433
155	G	-0.20020318	0.20020318	0.20020318	0.40461677
156	F	-0.22961296	0.22961296	0.22961296	0.46405482
157	A	-0.25052306	0.25052306	0.25052306	0.50631475
158	I	-0.28720507	0.28720507	0.28720507	0.58045024
159	A	-0.21052414	0.21052414	0.21052414	0.42547575
160	E	-0.10903588	0.10903588	0.10903588	0.22036485
161	G	-0.02129049	0.02129049	0.02129049	0.043028735
162	P	0.22881745	0.22881745	0.22881745	0.46244708
163	L	0.048416033	0.048416033	0.048416033	0.097850285
164	W	-0.11537972	0.11537972	0.11537972	0.23318595
165	T	0.02082959	0.02082959	0.02082959	0.04209724
166	A	0.009877684	0.009877684	0.009877684	0.0199631
167	R	-0.23108903	0.23108903	0.23108903	0.467038
168	R	-0.13967271	0.13967271	0.13967271	0.28228283
169	R	0.035715748	0.035715748	0.035715748	0.07218262
170	A	-0.0789494	0.0789494	0.0789494	0.15955916
171	V	-0.22415109	0.22415109	0.22415109	0.45301622
172	V	-0.26156303	0.26156303	0.26156303	0.5286269
173	P	-0.034007773	0.034007773	0.034007773	0.06873075
174	S	-0.15963075	0.15963075	0.15963075	0.32261863
175	L	-0.20326816	0.20326816	0.20326816	0.41081116
176	H	-0.121989556	0.121989556	0.121989556	0.24654463
177	K	-0.052181315	0.052181315	0.052181315	0.10546003
178	R	-0.047943953	0.047943953	0.047943953	0.0968962
179	Y	-0.05817858	0.05817858	0.05817858	0.1175807
180	L	-0.09743372	0.09743372	0.09743372	0.19691654
181	S	0.22021613	0.22021613	0.22021613	0.44506353
182	I	0.25553316	0.25553316	0.25553316	0.51644033
183	I	0.14357969	0.14357969	0.14357969	0.29017895
184	V	0.029757842	0.029757842	0.029757842	0.06014151
185	D	0.27043048	0.27043048	0.27043048	0.54654825
186	R	0.2961536	0.2961536	0.2961536	0.59853554
187	V	0.08855733	0.08855733	0.08855733	0.17897709
188	F	0.15063825	0.15063825	0.15063825	0.30444452
189	C	0.33314005	0.33314005	0.33314005	0.67328626
190	R	0.39188468	0.39188468	0.39188468	0.79201096
191	C	0.17927524	0.17927524	0.17927524	0.36232075
192	A	0.23236765	0.23236765	0.23236765	0.46962214
193	E	0.41989604	0.41989604	0.41989604	0.84862274
194	R	0.2984803	0.2984803	0.2984803	0.6032378
195	L	0.2030885	0.2030885	0.2030885	0.4104481
196	V	0.42163986	0.42163986	0.42163986	0.8521471
197	E	0.4473144	0.4473144	0.4473144	0.9040361
198	K	0.40714204	0.40714204	0.40714204	0.82284653
199	L	0.30683452	0.30683452	0.30683452	0.62012196
200	Q	0.45688695	0.45688695	0.45688695	0.9233825
201	V	0.44363618	0.44363618	0.44363618	0.89660233
202	D	0.4160917	0.4160917	0.4160917	0.8409341
203	A	0.36053452	0.36053452	0.36053452	0.7286513
204	L	0.45722002	0.45722002	0.45722002	0.92405564
205	N	0.40930805	0.40930805	0.40930805	0.8272241
206	G	0.4273768	0.4273768	0.4273768	0.86374164
207	T	0.42174476	0.42174476	0.42174476	0.8523591
208	A	0.26392898	0.26392898	0.26392898	0.5334086
209	V	0.27433532	0.27433532	0.27433532	0.5544401
210	N	0.08413338	0.08413338	0.08413338	0.17003614
211	M	0.04430653	0.04430653	0.04430653	0.089544855
212	E	-0.03222727	0.03222727	0.03222727	0.0651323
213	D	0.25794834	0.25794834	0.25794834	0.5213215
214	K	0.27016923	0.27016923	0.27016923	0.54602027
215	F	-0.09593893	0.09593893	0.09593893	0.19389552
216	S	-0.15088208	0.15088208	0.15088208	0.3049373
217	Q	0.103593975	0.103593975	0.103593975	0.2093666
218	L	-0.075035974	0.075035974	0.075035974	0.15165
219	T	-0.15029044	0.15029044	0.15029044	0.3037416
220	L	-0.17969368	0.17969368	0.17969368	0.36316645
221	D	0.03919609	0.03919609	0.03919609	0.079216495
222	V	-0.13739666	0.13739666	0.13739666	0.27768287
223	I	-0.2667565	0.2667565	0.2667565	0.53912306
224	G	-0.114944205	0.114944205	0.114944205	0.23230577
225	L	-0.052328322	0.052328322	0.052328322	0.10575714
226	S	-0.14072965	0.14072965	0.14072965	0.28441894
227	V	-0.22372863	0.22372863	0.22372863	0.4521624
228	F	-0.22828774	0.22828774	0.22828774	0.46137652
229	N	-0.06443243	0.06443243	0.06443243	0.1302199
230	Y	-0.071408354	0.071408354	0.071408354	0.14431848
231	N	0.057003655	0.057003655	0.057003655	0.11520613
232	F	-0.11911881	0.11911881	0.11911881	0.24074276
233	D	0.17686363	0.17686363	0.17686363	0.35744682
234	S	0.048151355	0.048151355	0.048151355	0.09731536
235	L	0.02275465	0.02275465	0.02275465	0.045987844
236	N	0.30390847	0.30390847	0.30390847	0.61420834
237	A	0.3429777	0.3429777	0.3429777	0.69316846
238	D	0.31797037	0.31797037	0.31797037	0.64262784
239	S	0.26098567	0.26098567	0.26098567	0.52746004
240	P	0.2935208	0.2935208	0.2935208	0.5932146
241	V	0.13160396	0.13160396	0.13160396	0.26597562
242	I	0.095892616	0.095892616	0.095892616	0.19380191
243	G	0.33287507	0.33287507	0.33287507	0.6727507
244	A	0.16668929	0.16668929	0.16668929	0.33688417
245	V	-0.04468493	0.04468493	0.04468493	0.09030961
246	Y	0.123914875	0.123914875	0.123914875	0.25043577
247	T	0.26989448	0.26989448	0.26989448	0.545465
248	A	0.11928073	0.11928073	0.11928073	0.24107002
249	L	-0.039057903	0.039057903	0.039057903	0.07893722
250	K	0.076901294	0.076901294	0.076901294	0.15541987
251	E	0.007066613	0.007066613	0.007066613	0.014281842
252	A	0.001138138	0.001138138	0.001138138	0.0023002117
253	E	0.0625576	0.0625576	0.0625576	0.12643082
254	A	0.13423744	0.13423744	0.13423744	0.27129796
255	R	0.018818296	0.018818296	0.018818296	0.038032353
256	S	0.076920696	0.076920696	0.076920696	0.15545908
257	T	0.19564354	0.19564354	0.19564354	0.3954016
258	D	-0.0107709225	0.0107709225	0.0107709225	0.021768365
259	L	0.0783011	0.0783011	0.0783011	0.15824893
260	L	0.052958146	0.052958146	0.052958146	0.107030034
261	P	0.1068083	0.1068083	0.1068083	0.21586284
262	Y	0.17397535	0.17397535	0.17397535	0.3516095
263	W	0.1078464	0.1078464	0.1078464	0.21796088
264	K	0.15671937	0.15671937	0.15671937	0.31673464
265	I	0.24973102	0.24973102	0.24973102	0.504714
266	N	0.292816	0.292816	0.292816	0.59179014
267	F	0.23693149	0.23693149	0.23693149	0.4788458
268	L	0.23192461	0.23192461	0.23192461	0.46872675
269	C	0.3704016	0.3704016	0.3704016	0.748593
270	K	0.33376795	0.33376795	0.33376795	0.67455524
271	I	0.24000846	0.24000846	0.24000846	0.48506445
272	I	0.13730128	0.13730128	0.13730128	0.2774901
273	P	0.1972088	0.1972088	0.1972088	0.39856505
274	R	0.11115136	0.11115136	0.11115136	0.22464031
275	Q	0.0754022	0.0754022	0.0754022	0.15239015
276	I	0.2943372	0.2943372	0.2943372	0.59486455
277	K	0.24365418	0.24365418	0.24365418	0.49243256
278	A	0.046287898	0.046287898	0.046287898	0.09354926
279	E	0.25094315	0.25094315	0.25094315	0.5071638
280	K	0.32964036	0.32964036	0.32964036	0.6662133
281	A	0.13122736	0.13122736	0.13122736	0.2652145
282	V	0.046649568	0.046649568	0.046649568	0.094280206
283	S	0.34112015	0.34112015	0.34112015	0.68941426
284	V	0.29412672	0.29412672	0.29412672	0.5944391
285	I	0.12758344	0.12758344	0.12758344	0.25785005
286	R	0.2055423	0.2055423	0.2055423	0.41540727
287	K	0.3500719	0.3500719	0.3500719	0.70750606
288	T	0.17793944	0.17793944	0.17793944	0.35962108
289	V	0.06100859	0.06100859	0.06100859	0.12330023
290	E	0.31018406	0.31018406	0.31018406	0.6268915
291	D	0.36668822	0.36668822	0.36668822	0.74108815
292	L	0.082429625	0.082429625	0.082429625	0.16659279
293	I	0.1399077	0.1399077	0.1399077	0.28275776
294	E	0.38548416	0.38548416	0.38548416	0.7790753
295	K	0.26537395	0.26537395	0.26537395	0.53632885
296	C	0.1697766	0.1697766	0.1697766	0.3431237
297	K	0.31564057	0.31564057	0.31564057	0.63791925
298	E	0.375695	0.375695	0.375695	0.7592911
299	I	0.25777388	0.25777388	0.25777388	0.5209689
300	V	0.21684316	0.21684316	0.21684316	0.43824667
301	E	0.31614092	0.31614092	0.31614092	0.6389305
302	A	0.33139583	0.33139583	0.33139583	0.6697611
303	E	0.28583443	0.28583443	0.28583443	0.5776802
304	G	0.32130936	0.32130936	0.32130936	0.64937603
305	E	0.28441027	0.28441027	0.28441027	0.57480186
306	R	0.3925661	0.3925661	0.3925661	0.7933881
307	I	0.33451247	0.33451247	0.33451247	0.67605996
308	D	0.37620997	0.37620997	0.37620997	0.76033187
309	V	0.3673845	0.3673845	0.3673845	0.7424953
310	D	0.3444294	0.3444294	0.3444294	0.6961024
311	E	0.35420638	0.35420638	0.35420638	0.715862
312	Y	0.3523995	0.3523995	0.3523995	0.7122102
313	V	0.30685022	0.30685022	0.30685022	0.6201537
314	N	0.3534093	0.3534093	0.3534093	0.714251
315	D	0.32241878	0.32241878	0.32241878	0.65161824
316	T	0.34085655	0.34085655	0.34085655	0.6888815
317	D	0.17964771	0.17964771	0.17964771	0.36307353
318	P	0.17871317	0.17871317	0.17871317	0.3611848
319	S	-0.017717524	0.017717524	0.017717524	0.035807658
320	I	-0.06848915	0.06848915	0.06848915	0.13841867
321	L	-0.043635692	0.043635692	0.043635692	0.08818907
322	R	0.10495956	0.10495956	0.10495956	0.2121265
323	F	0.09571165	0.09571165	0.09571165	0.19343618
324	L	0.0536306	0.0536306	0.0536306	0.10838909
325	L	0.16325687	0.16325687	0.16325687	0.32994714
326	A	0.2452382	0.2452382	0.2452382	0.49563393
327	S	0.20579094	0.20579094	0.20579094	0.4159098
328	R	0.2124708	0.2124708	0.2124708	0.42941
329	E	0.25694796	0.25694796	0.25694796	0.5192997
330	E	0.21685505	0.21685505	0.21685505	0.4382707
331	V	0.20267287	0.20267287	0.20267287	0.40960807
332	S	0.28039974	0.28039974	0.28039974	0.56669647
333	S	0.3190133	0.3190133	0.3190133	0.64473563
334	M	0.29693598	0.29693598	0.29693598	0.6001167
335	Q	0.051265974	0.051265974	0.051265974	0.103610106
336	L	0.083947256	0.083947256	0.083947256	0.16965997
337	R	0.019189961	0.019189961	0.019189961	0.038783498
338	D	0.031249676	0.031249676	0.031249676	0.06315655
339	D	-0.19930609	0.19930609	0.19930609	0.40280372
340	L	-0.066895194	0.066895194	0.066895194	0.13519724
341	L	-0.10206218	0.10206218	0.10206218	0.2062708
342	S	-0.22920065	0.22920065	0.22920065	0.46322152
343	L	-0.27986178	0.27986178	0.27986178	0.5656092
344	L	-0.19963424	0.19963424	0.19963424	0.4034669
345	V	-0.2250443	0.2250443	0.2250443	0.4548214
346	A	-0.23987298	0.23987298	0.23987298	0.48479062
347	G	-0.06982536	0.06982536	0.06982536	0.14111918
348	H	-0.24087562	0.24087562	0.24087562	0.486817
349	E	-0.17711587	0.17711587	0.17711587	0.35795662
350	T	-0.27450424	0.27450424	0.27450424	0.5547815
351	T	-0.08718852	0.08718852	0.08718852	0.17621067
352	G	-0.20347424	0.20347424	0.20347424	0.41122767
353	S	-0.24564476	0.24564476	0.24564476	0.49645558
354	V	-0.23236121	0.23236121	0.23236121	0.46960914
355	L	0.012921376	0.012921376	0.012921376	0.026114497
356	T	-0.14500152	0.14500152	0.14500152	0.2930525
357	W	-0.17133681	0.17133681	0.17133681	0.34627694
358	T	-0.049359508	0.049359508	0.049359508	0.099757075
359	L	-0.021380048	0.021380048	0.021380048	0.04320973
360	F	0.08461504	0.08461504	0.08461504	0.17100959
361	L	0.062000442	0.062000442	0.062000442	0.12530479
362	L	0.1286453	0.1286453	0.1286453	0.2599961
363	S	0.068539746	0.068539746	0.068539746	0.13852093
364	K	0.32715723	0.32715723	0.32715723	0.6611948
365	D	0.32605043	0.32605043	0.32605043	0.6589579
366	S	0.39104143	0.39104143	0.39104143	0.7903067
367	S	0.43868116	0.43868116	0.43868116	0.88658804
368	A	0.3170167	0.3170167	0.3170167	0.64070046
369	L	0.23821662	0.23821662	0.23821662	0.4814431
370	A	0.44044164	0.44044164	0.44044164	0.890146
371	K	0.4551375	0.4551375	0.4551375	0.91984683
372	A	0.14586866	0.14586866	0.14586866	0.29480502
373	H	0.23968136	0.23968136	0.23968136	0.48440337
374	E	0.39479083	0.39479083	0.39479083	0.79788435
375	E	0.2099663	0.2099663	0.2099663	0.42434832
376	V	0.0011689726	0.0011689726	0.0011689726	0.0023625295
377	D	0.2515738	0.2515738	0.2515738	0.50843835
378	R	0.39183208	0.39183208	0.39183208	0.7919046
379	V	0.2982015	0.2982015	0.2982015	0.60267437
380	L	0.073658824	0.073658824	0.073658824	0.14886674
381	Q	0.28672683	0.28672683	0.28672683	0.5794837
382	G	0.29970747	0.29970747	0.29970747	0.60571796
383	R	0.24033259	0.24033259	0.24033259	0.48571953
384	R	0.27206263	0.27206263	0.27206263	0.5498469
385	P	0.22136082	0.22136082	0.22136082	0.447377
386	A	0.2568037	0.2568037	0.2568037	0.5190081
387	Y	0.11631513	0.11631513	0.11631513	0.23507643
388	E	0.31416938	0.31416938	0.31416938	0.6349459
389	D	0.16075711	0.16075711	0.16075711	0.32489505
390	I	0.1217263	0.1217263	0.1217263	0.24601257
391	K	0.30017576	0.30017576	0.30017576	0.6066644
392	D	0.33006117	0.33006117	0.33006117	0.6670637
393	L	0.138819	0.138819	0.138819	0.28055745
394	K	0.29568616	0.29568616	0.29568616	0.5975908
395	F	0.21855101	0.21855101	0.21855101	0.44169828
396	L	0.011702967	0.011702967	0.011702967	0.023652054
397	T	0.22420007	0.22420007	0.22420007	0.45311522
398	R	0.14216998	0.14216998	0.14216998	0.28732988
399	C	0.037939683	0.037939683	0.037939683	0.07667726
400	I	-0.02839529	0.02839529	0.02839529	0.05738775
401	I	0.034968063	0.034968063	0.034968063	0.07067153
402	E	-0.017404318	0.017404318	0.017404318	0.03517466
403	S	-0.1218447	0.1218447	0.1218447	0.24625188
404	L	-0.2495429	0.2495429	0.2495429	0.50433385
405	R	-0.025437614	0.025437614	0.025437614	0.0514102
406	L	-0.16920279	0.16920279	0.16920279	0.34196404
407	Y	-0.10950539	0.10950539	0.10950539	0.22131376
408	P	-0.197096	0.197096	0.197096	0.39833707
409	H	-0.3041756	0.3041756	0.3041756	0.6147482
410	P	-0.30946434	0.30946434	0.30946434	0.6254369
411	P	-0.2875146	0.2875146	0.2875146	0.5810758
412	V	-0.24121858	0.24121858	0.24121858	0.48751014
413	L	-0.22382247	0.22382247	0.22382247	0.45235208
414	I	-0.2747442	0.2747442	0.2747442	0.5552665
415	R	-0.22025445	0.22025445	0.22025445	0.445141
416	R	-0.16583095	0.16583095	0.16583095	0.33514944
417	A	-0.17288673	0.17288673	0.17288673	0.34940937
418	Q	0.011637224	0.011637224	0.011637224	0.023519186
419	V	0.04134822	0.04134822	0.04134822	0.08356602
420	P	0.24480589	0.24480589	0.24480589	0.4947602
421	D	-0.024105208	0.024105208	0.024105208	0.048717365
422	E	0.28366214	0.28366214	0.28366214	0.5732899
423	L	0.07722222	0.07722222	0.07722222	0.15606847
424	P	0.0945317	0.0945317	0.0945317	0.19105147
425	G	0.24118344	0.24118344	0.24118344	0.48743913
426	A	0.23927303	0.23927303	0.23927303	0.48357812
427	Y	0.26388323	0.26388323	0.26388323	0.5333161
428	K	0.383494	0.383494	0.383494	0.7750531
429	V	0.03877533	0.03877533	0.03877533	0.07836613
430	N	0.16547704	0.16547704	0.16547704	0.33443415
431	A	0.059885513	0.059885513	0.059885513	0.12103046
432	G	0.009780025	0.009780025	0.009780025	0.019765731
433	Q	-0.08175927	0.08175927	0.08175927	0.16523798
434	D	-0.11938589	0.11938589	0.11938589	0.24128254
435	I	-0.023906892	0.023906892	0.023906892	0.04831656
436	M	-0.17075543	0.17075543	0.17075543	0.34510195
437	I	-0.17079836	0.17079836	0.17079836	0.3451887
438	S	-0.22418794	0.22418794	0.22418794	0.4530907
439	V	-0.22191307	0.22191307	0.22191307	0.44849312
440	Y	-0.047086008	0.047086008	0.047086008	0.095162265
441	N	-0.063934386	0.063934386	0.063934386	0.12921335
442	I	-0.06693972	0.06693972	0.06693972	0.13528723
443	H	-0.23765473	0.23765473	0.23765473	0.4803075
444	H	0.044257294	0.044257294	0.044257294	0.089445345
445	S	0.0934415	0.0934415	0.0934415	0.18884814
446	S	0.2746927	0.2746927	0.2746927	0.5551624
447	E	0.33980182	0.33980182	0.33980182	0.6867499
448	V	0.025385061	0.025385061	0.025385061	0.051303986
449	W	-0.03529502	0.03529502	0.03529502	0.07133232
450	D	0.2725168	0.2725168	0.2725168	0.5507648
451	R	0.1961503	0.1961503	0.1961503	0.39642578
452	A	0.018066177	0.018066177	0.018066177	0.036512297
453	E	0.10507353	0.10507353	0.10507353	0.21235682
454	E	0.21843162	0.21843162	0.21843162	0.441457
455	F	-0.018170992	0.018170992	0.018170992	0.03672413
456	L	0.24321267	0.24321267	0.24321267	0.49154025
457	P	0.025349338	0.025349338	0.025349338	0.051231787
458	E	0.22892651	0.22892651	0.22892651	0.4626675
459	R	0.11065483	0.11065483	0.11065483	0.2236368
460	F	0.025009735	0.025009735	0.025009735	0.05054544
461	D	0.3537896	0.3537896	0.3537896	0.71501964
462	L	0.36939	0.36939	0.36939	0.74654853
463	D	0.4505474	0.4505474	0.4505474	0.9105701
464	G	0.39246982	0.39246982	0.39246982	0.7931935
465	P	0.45055887	0.45055887	0.45055887	0.9105933
466	M	0.45992318	0.45992318	0.45992318	0.9295188
467	P	0.44793412	0.44793412	0.44793412	0.9052886
468	N	0.47695792	0.47695792	0.47695792	0.9639466
469	E	0.48773703	0.48773703	0.48773703	0.9857315
470	T	0.45366117	0.45366117	0.45366117	0.91686314
471	N	0.43291736	0.43291736	0.43291736	0.87493926
472	T	0.37083265	0.37083265	0.37083265	0.74946415
473	D	0.23123364	0.23123364	0.23123364	0.46733028
474	F	0.13508159	0.13508159	0.13508159	0.27300403
475	R	0.11242961	0.11242961	0.11242961	0.2272237
476	F	-0.015423897	0.015423897	0.015423897	0.031172168
477	I	-0.18247288	0.18247288	0.18247288	0.3687833
478	P	-0.1518664	0.1518664	0.1518664	0.30692667
479	F	-0.12190095	0.12190095	0.12190095	0.24636556
480	S	-0.35133246	0.35133246	0.35133246	0.7100537
481	G	-0.3149504	0.3149504	0.3149504	0.63652444
482	G	-0.122309975	0.122309975	0.122309975	0.2471922
483	P	-0.2877414	0.2877414	0.2877414	0.58153415
484	R	-0.20433089	0.20433089	0.20433089	0.41295898
485	K	-0.3698409	0.3698409	0.3698409	0.74745977
486	C	-0.19538167	0.19538167	0.19538167	0.39487234
487	V	-0.4502007	0.4502007	0.4502007	0.90986943
488	G	-0.06923365	0.06923365	0.06923365	0.13992332
489	D	-0.23609379	0.23609379	0.23609379	0.4771528
490	Q	-0.1574174	0.1574174	0.1574174	0.3181454
491	F	-0.102242164	0.102242164	0.102242164	0.20663455
492	A	-0.15372911	0.15372911	0.15372911	0.31069124
493	L	-0.03736882	0.03736882	0.03736882	0.075523525
494	L	-0.13372026	0.13372026	0.13372026	0.27025276
495	E	-0.101492286	0.101492286	0.101492286	0.20511901
496	A	-0.121525325	0.121525325	0.121525325	0.24560641
497	I	0.060068708	0.060068708	0.060068708	0.1214007
498	V	0.069949366	0.069949366	0.069949366	0.1413698
499	A	-0.042682275	0.042682275	0.042682275	0.08626219
500	L	0.09513683	0.09513683	0.09513683	0.19227445
501	A	0.16627158	0.16627158	0.16627158	0.33603996
502	I	0.29604217	0.29604217	0.29604217	0.5983103
503	F	0.2775706	0.2775706	0.2775706	0.5609787
504	L	0.17283231	0.17283231	0.17283231	0.3492994
505	Q	0.24174337	0.24174337	0.24174337	0.48857075
506	H	0.454741	0.454741	0.454741	0.9190455
507	M	0.3419733	0.3419733	0.3419733	0.6911385
508	N	0.37196463	0.37196463	0.37196463	0.7517519
509	F	0.12916654	0.12916654	0.12916654	0.26104954
510	E	0.44050285	0.44050285	0.44050285	0.89026976
511	L	0.16627967	0.16627967	0.16627967	0.33605632
512	V	0.22182596	0.22182596	0.22182596	0.44831705
513	P	0.38750753	0.38750753	0.38750753	0.78316456
514	D	0.2911079	0.2911079	0.2911079	0.58833796
515	Q	0.1537737	0.1537737	0.1537737	0.31078136
516	N	0.27943376	0.27943376	0.27943376	0.5647442
517	I	0.10862607	0.10862607	0.10862607	0.21953662
518	S	0.27820966	0.27820966	0.27820966	0.5622702
519	M	0.03191852	0.03191852	0.03191852	0.064508304
520	T	0.08962328	0.08962328	0.08962328	0.1811314
521	T	-0.0773262	0.0773262	0.0773262	0.15627863
522	G	-0.13131408	0.13131408	0.13131408	0.2653898
523	A	-0.1351981	0.1351981	0.1351981	0.2732395
524	T	-0.18000776	0.18000776	0.18000776	0.36380118
525	I	-0.21820974	0.21820974	0.21820974	0.44100857
526	H	-0.13568084	0.13568084	0.13568084	0.27421513
527	T	-0.03928517	0.03928517	0.03928517	0.07939654
528	T	0.029127557	0.029127557	0.029127557	0.058867685
529	N	0.0919106	0.0919106	0.0919106	0.18575414
530	G	0.073753774	0.073753774	0.073753774	0.14905864
531	L	-0.008014131	0.008014131	0.008014131	0.016196804
532	Y	0.27789548	0.27789548	0.27789548	0.56163526
533	M	-0.1367322	0.1367322	0.1367322	0.27633998
534	K	0.39530048	0.39530048	0.39530048	0.7989144
535	L	0.2945687	0.2945687	0.2945687	0.5953323
536	S	0.43587655	0.43587655	0.43587655	0.8809199
537	P	0.47634903	0.47634903	0.47634903	0.962716
538	R	0.34299994	0.34299994	0.34299994	0.6932134
