## Supplementary material for "The N-Terminus of *Sophora tonkinensis* Cytochrome P450s Evolves Neutrally yet Encodes Rich Functional Information: A Protein Language Model Analysis": Dataset S1: StonChr1AG026330.1_residue_importance.csv

position	amino_acid	cosine_similarity	abs_cosine	final_score	final_score_norm
1	M	0.43884197	0.43884197	0.43884197	0.88089794
2	A	0.38957465	0.38957465	0.38957465	0.7820025
3	N	0.4695548	0.4695548	0.4695548	0.9425486
4	F	0.47544685	0.47544685	0.47544685	0.9543758
5	S	0.47899753	0.47899753	0.47899753	0.96150315
6	D	0.4981757	0.4981757	0.4981757	1.0
7	Y	0.48773855	0.48773855	0.48773855	0.97904927
8	F	0.48204097	0.48204097	0.48204097	0.9676123
9	A	0.47696444	0.47696444	0.47696444	0.95742214
10	L	0.4762094	0.4762094	0.4762094	0.9559065
11	L	0.47044897	0.47044897	0.47044897	0.94434345
12	L	0.47358665	0.47358665	0.47358665	0.9506418
13	I	0.48259628	0.48259628	0.48259628	0.96872705
14	W	0.4868059	0.4868059	0.4868059	0.9771771
15	L	0.46215165	0.46215165	0.46215165	0.92768806
16	A	0.4524244	0.4524244	0.4524244	0.9081623
17	T	0.45780125	0.45780125	0.45780125	0.9189554
18	T	0.4550238	0.4550238	0.4550238	0.91338015
19	F	0.44808218	0.44808218	0.44808218	0.89944607
20	L	0.4522667	0.4522667	0.4522667	0.90784574
21	L	0.44931564	0.44931564	0.44931564	0.901922
22	R	0.46772873	0.46772873	0.46772873	0.93888307
23	V	0.4656702	0.4656702	0.4656702	0.9347509
24	I	0.4481731	0.4481731	0.4481731	0.8996286
25	F	0.4208998	0.4208998	0.4208998	0.84488225
26	T	0.42508063	0.42508063	0.42508063	0.85327446
27	K	0.40286702	0.40286702	0.40286702	0.8086846
28	P	0.4084288	0.4084288	0.4084288	0.81984884
29	S	0.40800682	0.40800682	0.40800682	0.81900185
30	I	0.43162045	0.43162045	0.43162045	0.86640203
31	K	0.44185308	0.44185308	0.44185308	0.8869422
32	S	0.4039686	0.4039686	0.4039686	0.8108958
33	R	0.32994813	0.32994813	0.32994813	0.66231275
34	L	0.2918001	0.2918001	0.2918001	0.58573735
35	P	0.26334596	0.26334596	0.26334596	0.5286206
36	P	0.27343875	0.27343875	0.27343875	0.54888016
37	S	0.21415919	0.21415919	0.21415919	0.42988685
38	P	0.20961207	0.20961207	0.20961207	0.42075932
39	R	0.21817696	0.21817696	0.21817696	0.43795183
40	A	0.16185863	0.16185863	0.16185863	0.3249027
41	L	0.044728138	0.044728138	0.044728138	0.08978386
42	P	0.17948362	0.17948362	0.17948362	0.36028177
43	I	0.04140699	0.04140699	0.04140699	0.08311724
44	I	0.03744256	0.03744256	0.03744256	0.07515935
45	G	0.14836125	0.14836125	0.14836125	0.2978091
46	H	0.07020302	0.07020302	0.07020302	0.1409202
47	L	0.08885678	0.08885678	0.08885678	0.17836434
48	Y	0.09820923	0.09820923	0.09820923	0.19713774
49	L	0.25838086	0.25838086	0.25838086	0.51865405
50	L	0.29758486	0.29758486	0.29758486	0.5973492
51	S	0.2737129	0.2737129	0.2737129	0.54943043
52	K	0.3486533	0.3486533	0.3486533	0.6998601
53	L	0.17597413	0.17597413	0.17597413	0.35323706
54	P	0.2603599	0.2603599	0.2603599	0.5226267
55	H	0.079511896	0.079511896	0.079511896	0.15960613
56	Q	0.3161647	0.3161647	0.3161647	0.634645
57	S	0.30091402	0.30091402	0.30091402	0.6040319
58	F	0.2699119	0.2699119	0.2699119	0.54180056
59	H	0.27378738	0.27378738	0.27378738	0.5495799
60	K	0.39842734	0.39842734	0.39842734	0.7997727
61	I	0.34266305	0.34266305	0.34266305	0.6878357
62	S	0.22025919	0.22025919	0.22025919	0.44213152
63	S	0.35539898	0.35539898	0.35539898	0.71340084
64	R	0.36688426	0.36688426	0.36688426	0.73645556
65	Y	0.3211847	0.3211847	0.3211847	0.6447217
66	G	0.20907436	0.20907436	0.20907436	0.41967997
67	P	0.26494467	0.26494467	0.26494467	0.5318298
68	L	0.13203591	0.13203591	0.13203591	0.26503885
69	V	0.08004458	0.08004458	0.08004458	0.1606754
70	Y	0.19853084	0.19853084	0.19853084	0.3985157
71	L	0.21389587	0.21389587	0.21389587	0.4293583
72	L	0.2617573	0.2617573	0.2617573	0.5254317
73	F	0.21279651	0.21279651	0.21279651	0.4271515
74	G	0.17667554	0.17667554	0.17667554	0.35464504
75	S	0.19027288	0.19027288	0.19027288	0.3819393
76	K	0.21212903	0.21212903	0.21212903	0.42581165
77	P	0.29508924	0.29508924	0.29508924	0.5923397
78	C	0.18150939	0.18150939	0.18150939	0.36434814
79	V	0.0967537	0.0967537	0.0967537	0.19421601
80	L	0.03909434	0.03909434	0.03909434	0.078475006
81	V	0.11688815	0.11688815	0.11688815	0.23463237
82	S	0.023833929	0.023833929	0.023833929	0.047842413
83	S	0.0703839	0.0703839	0.0703839	0.14128327
84	P	0.063863434	0.063863434	0.063863434	0.1281946
85	D	0.3235653	0.3235653	0.3235653	0.64950037
86	M	0.21608515	0.21608515	0.21608515	0.4337529
87	A	0.09896761	0.09896761	0.09896761	0.19866005
88	K	0.17807297	0.17807297	0.17807297	0.35745013
89	Q	0.28476715	0.28476715	0.28476715	0.5716199
90	C	0.04729014	0.04729014	0.04729014	0.094926625
91	L	-0.012023711	0.012023711	0.012023711	0.024135482
92	K	-0.009301777	0.009301777	0.009301777	0.018671678
93	T	0.039866783	0.039866783	0.039866783	0.080025546
94	H	-0.0338636	0.0338636	0.0338636	0.067975216
95	E	0.0073491135	0.0073491135	0.0073491135	0.014752051
96	T	0.069070086	0.069070086	0.069070086	0.13864604
97	C	0.065739386	0.065739386	0.065739386	0.13196024
98	F	0.034033723	0.034033723	0.034033723	0.068316706
99	L	0.023809047	0.023809047	0.023809047	0.04779247
100	N	0.04377219	0.04377219	0.04377219	0.087864965
101	R	0.08572328	0.08572328	0.08572328	0.17207439
102	P	0.21792166	0.21792166	0.21792166	0.43743935
103	K	0.27035826	0.27035826	0.27035826	0.5426966
104	R	0.2513147	0.2513147	0.2513147	0.50447
105	T	0.22574098	0.22574098	0.22574098	0.45313528
106	N	0.20381288	0.20381288	0.20381288	0.40911847
107	V	0.24522741	0.24522741	0.24522741	0.49225083
108	D	0.3352388	0.3352388	0.3352388	0.67293286
109	Y	0.2604157	0.2604157	0.2604157	0.52273864
110	I	0.1765008	0.1765008	0.1765008	0.35429427
111	T	0.14870507	0.14870507	0.14870507	0.29849923
112	Y	0.1900006	0.1900006	0.1900006	0.38139272
113	G	0.14525515	0.14525515	0.14525515	0.29157412
114	S	0.11169444	0.11169444	0.11169444	0.22420692
115	Q	0.17508286	0.17508286	0.17508286	0.351448
116	D	-0.011144759	0.011144759	0.011144759	0.022371141
117	F	0.1017337	0.1017337	0.1017337	0.20421249
118	V	-0.024832956	0.024832956	0.024832956	0.049847785
119	L	0.071139686	0.071139686	0.071139686	0.14280039
120	A	-0.0254529	0.0254529	0.0254529	0.051092215
121	P	0.111274086	0.111274086	0.111274086	0.22336313
122	Y	0.0422499	0.0422499	0.0422499	0.08480923
123	G	0.10768622	0.10768622	0.10768622	0.21616112
124	P	0.20285831	0.20285831	0.20285831	0.40720233
125	Y	0.05900223	0.05900223	0.05900223	0.11843659
126	W	0.024162607	0.024162607	0.024162607	0.048502177
127	R	0.15766676	0.15766676	0.15766676	0.31648824
128	F	0.16837557	0.16837557	0.16837557	0.3379843
129	M	-0.04055931	0.04055931	0.04055931	0.081415676
130	K	-0.012871521	0.012871521	0.012871521	0.025837312
131	K	0.11985909	0.11985909	0.11985909	0.24059601
132	L	0.12181323	0.12181323	0.12181323	0.24451861
133	C	0.06273403	0.06273403	0.06273403	0.12592752
134	L	0.21710579	0.21710579	0.21710579	0.43580163
135	S	0.21645978	0.21645978	0.21645978	0.4345049
136	E	0.17331918	0.17331918	0.17331918	0.34790772
137	L	0.07130367	0.07130367	0.07130367	0.14312957
138	L	0.052254383	0.052254383	0.052254383	0.10489147
139	G	0.1306515	0.1306515	0.1306515	0.26225987
140	G	0.23544614	0.23544614	0.23544614	0.47261667
141	R	0.25121585	0.25121585	0.25121585	0.50427157
142	I	0.23178378	0.23178378	0.23178378	0.46526513
143	L	0.14579138	0.14579138	0.14579138	0.29265052
144	H	0.29908958	0.29908958	0.29908958	0.60036963
145	Q	0.33589578	0.33589578	0.33589578	0.6742516
146	H	0.18824695	0.18824695	0.18824695	0.3778726
147	L	0.22185229	0.22185229	0.22185229	0.4453294
148	P	0.3439318	0.3439318	0.3439318	0.6903825
149	I	0.23087908	0.23087908	0.23087908	0.4634491
150	R	0.049005516	0.049005516	0.049005516	0.09836994
151	A	0.2951435	0.2951435	0.2951435	0.59244865
152	E	0.35134888	0.35134888	0.35134888	0.705271
153	E	0.18223295	0.18223295	0.18223295	0.36580053
154	I	0.21598014	0.21598014	0.21598014	0.4335421
155	K	0.3295397	0.3295397	0.3295397	0.6614929
156	L	0.33089033	0.33089033	0.33089033	0.66420406
157	F	0.23778665	0.23778665	0.23778665	0.47731483
158	L	0.2955983	0.2955983	0.2955983	0.5933615
159	K	0.39820066	0.39820066	0.39820066	0.7993177
160	G	0.41711625	0.41711625	0.41711625	0.8372874
161	M	0.3413651	0.3413651	0.3413651	0.6852303
162	M	0.366378	0.366378	0.366378	0.7354393
163	K	0.4240343	0.4240343	0.4240343	0.8511742
164	K	0.41835856	0.41835856	0.41835856	0.83978117
165	G	0.3525028	0.3525028	0.3525028	0.7075873
166	D	0.3662004	0.3662004	0.3662004	0.7350828
167	L	0.3418094	0.3418094	0.3418094	0.6861222
168	R	0.3484632	0.3484632	0.3484632	0.6994785
169	E	0.33611465	0.33611465	0.33611465	0.67469096
170	E	0.34228548	0.34228548	0.34228548	0.6870778
171	V	0.30157852	0.30157852	0.30157852	0.60536575
172	N	0.2837488	0.2837488	0.2837488	0.5695757
173	V	0.2003185	0.2003185	0.2003185	0.4021041
174	G	0.18189646	0.18189646	0.18189646	0.36512512
175	E	0.38547787	0.38547787	0.38547787	0.7737789
176	E	0.3137307	0.3137307	0.3137307	0.6297591
177	V	0.17712419	0.17712419	0.17712419	0.3555456
178	A	0.2527786	0.2527786	0.2527786	0.5074085
179	M	0.3358317	0.3358317	0.3358317	0.674123
180	L	0.19234054	0.19234054	0.19234054	0.38608974
181	A	0.0606522	0.0606522	0.0606522	0.12174861
182	N	0.1897544	0.1897544	0.1897544	0.38089854
183	N	0.2712655	0.2712655	0.2712655	0.54451776
184	I	0.11994766	0.11994766	0.11994766	0.2407738
185	I	-0.00043818474	0.00043818474	0.00043818474	0.0008795787
186	T	0.13146634	0.13146634	0.13146634	0.26389554
187	R	0.19021554	0.19021554	0.19021554	0.3818242
188	M	0.024354009	0.024354009	0.024354009	0.048886385
189	A	0.124251686	0.124251686	0.124251686	0.24941337
190	L	0.13382259	0.13382259	0.13382259	0.2686253
191	R	0.16195978	0.16195978	0.16195978	0.32510573
192	R	0.2873975	0.2873975	0.2873975	0.5768999
193	R	0.2567141	0.2567141	0.2567141	0.5153084
194	C	0.24737826	0.24737826	0.24737826	0.4965683
195	C	0.28427666	0.28427666	0.28427666	0.5706353
196	D	0.3936035	0.3936035	0.3936035	0.7900897
197	V	0.39000088	0.39000088	0.39000088	0.7828581
198	E	0.40145642	0.40145642	0.40145642	0.80585307
199	G	0.41283894	0.41283894	0.41283894	0.82870144
200	E	0.42745593	0.42745593	0.42745593	0.8580425
201	G	0.373924	0.373924	0.373924	0.75058657
202	H	0.45013824	0.45013824	0.45013824	0.9035732
203	Q	0.42373198	0.42373198	0.42373198	0.85056734
204	L	0.2910233	0.2910233	0.2910233	0.58417803
205	I	0.38644314	0.38644314	0.38644314	0.77571654
206	E	0.4276313	0.4276313	0.4276313	0.8583945
207	L	0.31774908	0.31774908	0.31774908	0.6378253
208	V	0.30181295	0.30181295	0.30181295	0.60583633
209	K	0.39972365	0.39972365	0.39972365	0.80237484
210	E	0.3745369	0.3745369	0.3745369	0.75181687
211	M	0.3336178	0.3336178	0.3336178	0.669679
212	T	0.2816723	0.2816723	0.2816723	0.5654075
213	E	0.3325981	0.3325981	0.3325981	0.6676321
214	L	0.28571552	0.28571552	0.28571552	0.5735236
215	G	0.2873178	0.2873178	0.2873178	0.5767399
216	G	0.22121571	0.22121571	0.22121571	0.44405156
217	R	0.24844584	0.24844584	0.24844584	0.49871126
218	F	0.2626327	0.2626327	0.2626327	0.5271889
219	N	0.12994412	0.12994412	0.12994412	0.26083994
220	L	0.17714538	0.17714538	0.17714538	0.35558814
221	G	0.15391436	0.15391436	0.15391436	0.30895597
222	D	0.13694128	0.13694128	0.13694128	0.2748855
223	M	0.17559177	0.17559177	0.17559177	0.35246953
224	L	0.17461245	0.17461245	0.17461245	0.35050374
225	W	0.1459992	0.1459992	0.1459992	0.29306766
226	F	0.24462432	0.24462432	0.24462432	0.49104023
227	V	0.23414056	0.23414056	0.23414056	0.46999595
228	K	0.29738578	0.29738578	0.29738578	0.5969496
229	K	0.30719167	0.30719167	0.30719167	0.6166332
230	L	0.20898469	0.20898469	0.20898469	0.41949996
231	D	0.17022014	0.17022014	0.17022014	0.34168693
232	L	0.19796011	0.19796011	0.19796011	0.39737004
233	Q	-0.00043165626	0.00043165626	0.00043165626	0.0008664739
234	G	0.16977176	0.16977176	0.16977176	0.3407869
235	F	0.2725211	0.2725211	0.2725211	0.54703814
236	G	0.3107219	0.3107219	0.3107219	0.6237195
237	K	0.3223628	0.3223628	0.3223628	0.64708656
238	R	0.33158237	0.33158237	0.33158237	0.6655932
239	L	0.2804473	0.2804473	0.2804473	0.5629486
240	E	0.4002135	0.4002135	0.4002135	0.80335814
241	S	0.3788484	0.3788484	0.3788484	0.76047146
242	V	0.2900536	0.2900536	0.2900536	0.5822315
243	R	0.24657516	0.24657516	0.24657516	0.49495623
244	S	0.39268458	0.39268458	0.39268458	0.78824514
245	R	0.3500377	0.3500377	0.3500377	0.70263904
246	Y	0.2496624	0.2496624	0.2496624	0.5011533
247	D	0.2679539	0.2679539	0.2679539	0.5378703
248	A	0.38794115	0.38794115	0.38794115	0.77872354
249	I	0.34518364	0.34518364	0.34518364	0.69289535
250	M	0.2083333	0.2083333	0.2083333	0.41819242
251	E	0.3566499	0.3566499	0.3566499	0.71591187
252	K	0.43235838	0.43235838	0.43235838	0.8678833
253	I	0.2579132	0.2579132	0.2579132	0.51771533
254	M	0.34467563	0.34467563	0.34467563	0.69187564
255	K	0.4395652	0.4395652	0.4395652	0.8823497
256	E	0.3926863	0.3926863	0.3926863	0.7882486
257	H	0.288845	0.288845	0.288845	0.5798055
258	E	0.40411386	0.40411386	0.40411386	0.8111874
259	D	0.44120353	0.44120353	0.44120353	0.8856384
260	V	0.4172613	0.4172613	0.4172613	0.8375786
261	R	0.38111278	0.38111278	0.38111278	0.7650168
262	R	0.41539913	0.41539913	0.41539913	0.8338406
263	N	0.41540506	0.41540506	0.41540506	0.8338525
264	K	0.43086183	0.43086183	0.43086183	0.86487925
265	K	0.42302522	0.42302522	0.42302522	0.84914863
266	K	0.4058416	0.4058416	0.4058416	0.81465554
267	K	0.39932883	0.39932883	0.39932883	0.8015823
268	E	0.38308555	0.38308555	0.38308555	0.76897675
269	E	0.37271574	0.37271574	0.37271574	0.7481612
270	E	0.36830705	0.36830705	0.36830705	0.7393115
271	N	0.39290452	0.39290452	0.39290452	0.78868663
272	D	0.3853548	0.3853548	0.3853548	0.77353185
273	E	0.36355567	0.36355567	0.36355567	0.729774
274	E	0.37678492	0.37678492	0.37678492	0.75632936
275	M	0.41097662	0.41097662	0.41097662	0.82496315
276	S	0.3926998	0.3926998	0.3926998	0.7882757
277	R	0.3942193	0.3942193	0.3942193	0.7913258
278	K	0.4099875	0.4099875	0.4099875	0.8229777
279	G	0.41395897	0.41395897	0.41395897	0.8309497
280	D	0.42194253	0.42194253	0.42194253	0.8469753
281	E	0.42990047	0.42990047	0.42990047	0.8629495
282	T	0.42298132	0.42298132	0.42298132	0.84906054
283	V	0.3733328	0.3733328	0.3733328	0.74939984
284	K	0.36639974	0.36639974	0.36639974	0.73548293
285	D	0.20330301	0.20330301	0.20330301	0.40809497
286	L	0.15872326	0.15872326	0.15872326	0.318609
287	L	0.14658748	0.14658748	0.14658748	0.29424855
288	D	0.26282042	0.26282042	0.26282042	0.5275657
289	I	0.33178204	0.33178204	0.33178204	0.665994
290	L	0.19786681	0.19786681	0.19786681	0.39718276
291	L	0.3433763	0.3433763	0.3433763	0.68926746
292	D	0.38831228	0.38831228	0.38831228	0.77946854
293	I	0.41826952	0.41826952	0.41826952	0.8396024
294	Y	0.3857013	0.3857013	0.3857013	0.77422744
295	A	0.40527013	0.40527013	0.40527013	0.8135084
296	D	0.4350436	0.4350436	0.4350436	0.87327343
297	G	0.39989614	0.39989614	0.39989614	0.8027211
298	S	0.42998102	0.42998102	0.42998102	0.8631112
299	S	0.42370883	0.42370883	0.42370883	0.85052085
300	E	0.40705696	0.40705696	0.40705696	0.81709516
301	I	0.40042275	0.40042275	0.40042275	0.8037782
302	R	0.38805264	0.38805264	0.38805264	0.77894735
303	L	0.25765768	0.25765768	0.25765768	0.51720244
304	T	0.36751205	0.36751205	0.36751205	0.7377157
305	R	0.3324046	0.3324046	0.3324046	0.6672437
306	E	0.39654434	0.39654434	0.39654434	0.7959929
307	N	0.2174453	0.2174453	0.2174453	0.43648314
308	I	0.2467667	0.2467667	0.2467667	0.4953407
309	K	0.13940336	0.13940336	0.13940336	0.27982768
310	A	0.15655662	0.15655662	0.15655662	0.31425986
311	F	0.15129963	0.15129963	0.15129963	0.30370736
312	I	0.14722389	0.14722389	0.14722389	0.29552603
313	M	0.14964092	0.14964092	0.14964092	0.3003778
314	N	0.17649765	0.17649765	0.17649765	0.35428795
315	M	0.13152051	0.13152051	0.13152051	0.26400426
316	F	0.11165518	0.11165518	0.11165518	0.22412811
317	G	0.066292636	0.066292636	0.066292636	0.1330708
318	A	0.104794145	0.104794145	0.104794145	0.21035579
319	G	0.18109229	0.18109229	0.18109229	0.36351088
320	T	0.10733003	0.10733003	0.10733003	0.21544613
321	E	0.14448988	0.14448988	0.14448988	0.290038
322	T	0.15369438	0.15369438	0.15369438	0.3085144
323	S	0.111551836	0.111551836	0.111551836	0.22392066
324	A	0.06597254	0.06597254	0.06597254	0.13242824
325	Y	0.14952531	0.14952531	0.14952531	0.30014575
326	T	0.12983763	0.12983763	0.12983763	0.26062617
327	I	0.16976109	0.16976109	0.16976109	0.3407655
328	E	0.12809658	0.12809658	0.12809658	0.25713134
329	W	0.08772403	0.08772403	0.08772403	0.17609054
330	A	0.11536713	0.11536713	0.11536713	0.2315792
331	L	0.053759873	0.053759873	0.053759873	0.10791348
332	A	0.037744388	0.037744388	0.037744388	0.075765215
333	E	0.008405318	0.008405318	0.008405318	0.016872196
334	L	0.19292066	0.19292066	0.19292066	0.38725424
335	I	0.06870515	0.06870515	0.06870515	0.13791348
336	N	0.17693767	0.17693767	0.17693767	0.3551712
337	H	0.27950752	0.27950752	0.27950752	0.5610621
338	P	0.34018376	0.34018376	0.34018376	0.682859
339	D	0.4051714	0.4051714	0.4051714	0.8133102
340	I	0.2849591	0.2849591	0.2849591	0.5720052
341	M	0.288062	0.288062	0.288062	0.5782337
342	G	0.43961543	0.43961543	0.43961543	0.8824505
343	K	0.4358883	0.4358883	0.4358883	0.87496895
344	A	0.21805777	0.21805777	0.21805777	0.43771255
345	R	0.3313034	0.3313034	0.3313034	0.6650332
346	Q	0.4754422	0.4754422	0.4754422	0.9543665
347	E	0.3272386	0.3272386	0.3272386	0.6568738
348	I	0.15669195	0.15669195	0.15669195	0.3145315
349	D	0.3301882	0.3301882	0.3301882	0.6627947
350	S	0.41659763	0.41659763	0.41659763	0.8362464
351	V	0.32701796	0.32701796	0.32701796	0.65643096
352	V	0.14336155	0.14336155	0.14336155	0.28777307
353	G	0.28228396	0.28228396	0.28228396	0.5666353
354	K	0.3353162	0.3353162	0.3353162	0.67308825
355	R	0.27814692	0.27814692	0.27814692	0.55833095
356	R	0.23840922	0.23840922	0.23840922	0.47856453
357	L	0.29347986	0.29347986	0.29347986	0.5891091
358	V	0.14436924	0.14436924	0.14436924	0.28979585
359	E	0.22617792	0.22617792	0.22617792	0.45401233
360	E	0.13982935	0.13982935	0.13982935	0.2806828
361	S	0.25221148	0.25221148	0.25221148	0.5062701
362	D	0.21933785	0.21933785	0.21933785	0.4402821
363	I	0.2274337	0.2274337	0.2274337	0.4565331
364	P	0.27646598	0.27646598	0.27646598	0.5549568
365	N	0.28024	0.28024	0.28024	0.5625324
366	L	0.10024392	0.10024392	0.10024392	0.20122202
367	P	0.21505506	0.21505506	0.21505506	0.43168515
368	Y	0.16030188	0.16030188	0.16030188	0.3217778
369	V	0.06965093	0.06965093	0.06965093	0.13981198
370	Q	0.054351393	0.054351393	0.054351393	0.10910085
371	S	0.14558987	0.14558987	0.14558987	0.29224604
372	I	0.06500267	0.06500267	0.06500267	0.13048142
373	I	0.10553196	0.10553196	0.10553196	0.21183683
374	K	0.08120026	0.08120026	0.08120026	0.16299522
375	E	0.033350267	0.033350267	0.033350267	0.066944785
376	T	0.038244095	0.038244095	0.038244095	0.07676829
377	M	0.029508682	0.029508682	0.029508682	0.059233483
378	R	0.10267946	0.10267946	0.10267946	0.20611094
379	L	0.0075416523	0.0075416523	0.0075416523	0.015138539
380	H	0.021180939	0.021180939	0.021180939	0.042517003
381	P	0.11064475	0.11064475	0.11064475	0.22209986
382	T	0.023571542	0.023571542	0.023571542	0.047315717
383	G	0.08342654	0.08342654	0.08342654	0.16746409
384	P	0.106576346	0.106576346	0.106576346	0.21393324
385	L	0.08985312	0.08985312	0.08985312	0.18036433
386	I	0.091946006	0.091946006	0.091946006	0.18456541
387	V	0.15912707	0.15912707	0.15912707	0.31941956
388	R	0.010679057	0.010679057	0.010679057	0.021436326
389	Q	0.24703842	0.24703842	0.24703842	0.49588612
390	S	0.09554024	0.09554024	0.09554024	0.19178021
391	T	0.21973068	0.21973068	0.21973068	0.44107065
392	E	0.22865807	0.22865807	0.22865807	0.45899078
393	D	0.3279859	0.3279859	0.3279859	0.65837395
394	C	0.15876563	0.15876563	0.15876563	0.31869403
395	N	0.36636078	0.36636078	0.36636078	0.73540473
396	I	0.2673851	0.2673851	0.2673851	0.5367285
397	D	0.29858375	0.29858375	0.29858375	0.59935427
398	G	0.33135298	0.33135298	0.33135298	0.66513276
399	Y	0.28402784	0.28402784	0.28402784	0.5701359
400	H	0.33805692	0.33805692	0.33805692	0.67858976
401	I	0.14745744	0.14745744	0.14745744	0.29599482
402	P	0.18823098	0.18823098	0.18823098	0.37784055
403	A	0.17785029	0.17785029	0.17785029	0.35700312
404	R	0.11277315	0.11277315	0.11277315	0.22637224
405	T	0.06189716	0.06189716	0.06189716	0.12424765
406	T	0.25616875	0.25616875	0.25616875	0.5142137
407	V	0.16381113	0.16381113	0.16381113	0.328822
408	F	0.19363698	0.19363698	0.19363698	0.38869214
409	V	0.016437545	0.016437545	0.016437545	0.032995477
410	N	0.020214802	0.020214802	0.020214802	0.040577654
411	V	-0.05119849	0.05119849	0.05119849	0.10277195
412	W	0.057234865	0.057234865	0.057234865	0.114888914
413	A	0.039425842	0.039425842	0.039425842	0.07914043
414	I	0.12391721	0.12391721	0.12391721	0.24874197
415	G	0.0026919763	0.0026919763	0.0026919763	0.005403668
416	R	0.09435345	0.09435345	0.09435345	0.18939793
417	D	0.24579762	0.24579762	0.24579762	0.49339542
418	P	0.26854765	0.26854765	0.26854765	0.53906214
419	N	0.31156707	0.31156707	0.31156707	0.62541604
420	Y	0.22700812	0.22700812	0.22700812	0.45567882
421	W	0.16533397	0.16533397	0.16533397	0.33187884
422	K	0.34859848	0.34859848	0.34859848	0.69975007
423	N	0.27316982	0.27316982	0.27316982	0.5483403
424	P	0.15347438	0.15347438	0.15347438	0.30807278
425	L	0.20097421	0.20097421	0.20097421	0.40342033
426	E	0.27935067	0.27935067	0.27935067	0.56074727
427	F	0.10672549	0.10672549	0.10672549	0.21423262
428	Q	0.26248616	0.26248616	0.26248616	0.52689475
429	P	0.104130715	0.104130715	0.104130715	0.20902407
430	E	0.22354493	0.22354493	0.22354493	0.44872707
431	R	0.17553423	0.17553423	0.17553423	0.35235405
432	F	0.14846289	0.14846289	0.14846289	0.29801312
433	L	0.3185273	0.3185273	0.3185273	0.6393875
434	N	0.41465205	0.41465205	0.41465205	0.83234096
435	E	0.44674093	0.44674093	0.44674093	0.8967537
436	E	0.44286525	0.44286525	0.44286525	0.888974
437	G	0.4445597	0.4445597	0.4445597	0.8923753
438	L	0.4547543	0.4547543	0.4547543	0.9128392
439	S	0.45876715	0.45876715	0.45876715	0.92089427
440	P	0.45661306	0.45661306	0.45661306	0.9165703
441	L	0.39181355	0.39181355	0.39181355	0.7864967
442	D	0.33712474	0.33712474	0.33712474	0.67671853
443	L	0.2900737	0.2900737	0.2900737	0.5822719
444	K	0.2900173	0.2900173	0.2900173	0.5821587
445	G	0.29287016	0.29287016	0.29287016	0.58788526
446	Q	0.29710984	0.29710984	0.29710984	0.5963957
447	H	0.2882078	0.2882078	0.2882078	0.5785264
448	F	0.2696189	0.2696189	0.2696189	0.54121244
449	E	0.22260462	0.22260462	0.22260462	0.44683957
450	L	0.15305154	0.15305154	0.15305154	0.307224
451	L	0.11811174	0.11811174	0.11811174	0.23708852
452	S	0.12875056	0.12875056	0.12875056	0.25844407
453	F	0.12925403	0.12925403	0.12925403	0.2594547
454	G	0.104255304	0.104255304	0.104255304	0.20927416
455	A	0.0021770196	0.0021770196	0.0021770196	0.0043699834
456	G	0.068282105	0.068282105	0.068282105	0.1370643
457	R	0.038499605	0.038499605	0.038499605	0.07728118
458	R	0.054450806	0.054450806	0.054450806	0.109300405
459	S	0.071169816	0.071169816	0.071169816	0.14286087
460	C	0.10787603	0.10787603	0.10787603	0.21654214
461	P	-0.007605662	0.007605662	0.007605662	0.015267028
462	G	0.1414244	0.1414244	0.1414244	0.28388458
463	A	0.06305998	0.06305998	0.06305998	0.1265818
464	S	0.09920707	0.09920707	0.09920707	0.19914073
465	L	0.11824836	0.11824836	0.11824836	0.23736276
466	A	0.15111959	0.15111959	0.15111959	0.30334595
467	L	0.17015386	0.17015386	0.17015386	0.3415539
468	Q	0.1749019	0.1749019	0.1749019	0.35108477
469	I	0.06632073	0.06632073	0.06632073	0.13312718
470	I	0.15437856	0.15437856	0.15437856	0.30988777
471	H	0.11747271	0.11747271	0.11747271	0.23580578
472	T	0.1989435	0.1989435	0.1989435	0.39934403
473	T	0.18080631	0.18080631	0.18080631	0.36293682
474	L	0.15322956	0.15322956	0.15322956	0.30758137
475	A	0.069968045	0.069968045	0.069968045	0.14044853
476	G	0.19678612	0.19678612	0.19678612	0.39501348
477	M	0.23864669	0.23864669	0.23864669	0.4790412
478	I	0.14732786	0.14732786	0.14732786	0.29573473
479	Q	0.16431507	0.16431507	0.16431507	0.32983357
480	C	0.22190249	0.22190249	0.22190249	0.44543016
481	F	0.18805467	0.18805467	0.18805467	0.37748662
482	E	0.32988805	0.32988805	0.32988805	0.66219217
483	W	0.17571002	0.17571002	0.17571002	0.3527069
484	K	0.42834634	0.42834634	0.42834634	0.85982984
485	V	0.35734096	0.35734096	0.35734096	0.71729904
486	G	0.39190334	0.39190334	0.39190334	0.78667694
487	E	0.4255983	0.4255983	0.4255983	0.8543136
488	E	0.42302322	0.42302322	0.42302322	0.84914464
489	G	0.42786336	0.42786336	0.42786336	0.8588603
490	N	0.4461953	0.4461953	0.4461953	0.8956585
491	G	0.38629192	0.38629192	0.38629192	0.775413
492	T	0.42428753	0.42428753	0.42428753	0.8516825
493	V	0.37857696	0.37857696	0.37857696	0.75992656
494	G	0.35652274	0.35652274	0.35652274	0.7156566
495	M	0.2582704	0.2582704	0.2582704	0.5184324
496	E	0.33550668	0.33550668	0.33550668	0.67347056
497	E	0.28160846	0.28160846	0.28160846	0.56527936
498	G	0.31220028	0.31220028	0.31220028	0.62668705
499	P	0.35023636	0.35023636	0.35023636	0.7030378
500	G	0.25884935	0.25884935	0.25884935	0.5195945
501	M	0.2925165	0.2925165	0.2925165	0.58717537
502	A	0.21917884	0.21917884	0.21917884	0.43996292
503	L	0.20541924	0.20541924	0.20541924	0.41234294
504	P	0.23703194	0.23703194	0.23703194	0.47579986
505	R	0.16610447	0.16610447	0.16610447	0.33342546
506	A	0.15235762	0.15235762	0.15235762	0.3058311
507	H	0.28613502	0.28613502	0.28613502	0.5743657
508	P	0.30531454	0.30531454	0.30531454	0.61286515
509	L	0.25166616	0.25166616	0.25166616	0.5051755
510	L	0.3395038	0.3395038	0.3395038	0.68149406
511	C	0.11238002	0.11238002	0.11238002	0.22558309
512	I	0.36987823	0.36987823	0.36987823	0.74246544
513	P	0.29637975	0.29637975	0.29637975	0.5949301
514	V	0.3945192	0.3945192	0.3945192	0.7919278
515	A	0.35800058	0.35800058	0.35800058	0.7186231
516	R	0.316755	0.316755	0.316755	0.63582987
517	L	0.3772255	0.3772255	0.3772255	0.7572137
518	H	0.3509197	0.3509197	0.3509197	0.7044095
519	P	0.3784427	0.3784427	0.3784427	0.7596571
520	F	0.43041414	0.43041414	0.43041414	0.8639806
521	A	0.4012757	0.4012757	0.4012757	0.80549026
522	P	0.4465618	0.4465618	0.4465618	0.8963942
523	L	0.4058455	0.4058455	0.4058455	0.81466335
