## Supplementary material for "The N-Terminus of *Sophora tonkinensis* Cytochrome P450s Evolves Neutrally yet Encodes Rich Functional Information: A Protein Language Model Analysis": Dataset S1: StonChr1AG027680.1_residue_importance.csv

position	amino_acid	cosine_similarity	abs_cosine	final_score	final_score_norm
1	M	0.45599675	0.45599675	0.45599675	0.8805244
2	F	0.4190145	0.4190145	0.4190145	0.80911213
3	N	0.46333244	0.46333244	0.46333244	0.8946895
4	I	0.44451863	0.44451863	0.44451863	0.85836023
5	F	0.46096432	0.46096432	0.46096432	0.8901167
6	F	0.45514414	0.45514414	0.45514414	0.878878
7	Q	0.46147087	0.46147087	0.46147087	0.89109486
8	K	0.46887565	0.46887565	0.46887565	0.90539336
9	L	0.46530205	0.46530205	0.46530205	0.8984928
10	S	0.4718644	0.4718644	0.4718644	0.91116464
11	D	0.48658216	0.48658216	0.48658216	0.93958443
12	M	0.4772524	0.4772524	0.4772524	0.9215688
13	A	0.4468001	0.4468001	0.4468001	0.8627658
14	E	0.49697062	0.49697062	0.49697062	0.95964444
15	F	0.49947852	0.49947852	0.49947852	0.9644872
16	Q	0.5150693	0.5150693	0.5150693	0.9945928
17	G	0.49874026	0.49874026	0.49874026	0.9630616
18	Y	0.51786953	0.51786953	0.51786953	1.0
19	I	0.49559915	0.49559915	0.49559915	0.95699614
20	E	0.5043597	0.5043597	0.5043597	0.9739127
21	L	0.50137246	0.50137246	0.50137246	0.96814436
22	L	0.48833975	0.48833975	0.48833975	0.9429783
23	L	0.4858346	0.4858346	0.4858346	0.9381409
24	I	0.4968614	0.4968614	0.4968614	0.95943356
25	L	0.48046476	0.48046476	0.48046476	0.9277718
26	L	0.4710903	0.4710903	0.4710903	0.9096698
27	L	0.47219273	0.47219273	0.47219273	0.91179866
28	S	0.47580782	0.47580782	0.47580782	0.9187793
29	S	0.4775599	0.4775599	0.4775599	0.92216253
30	L	0.4709375	0.4709375	0.4709375	0.9093748
31	L	0.4768531	0.4768531	0.4768531	0.92079777
32	V	0.46877086	0.46877086	0.46877086	0.90519106
33	R	0.500087	0.500087	0.500087	0.9656622
34	A	0.48458496	0.48458496	0.48458496	0.9357279
35	I	0.4633741	0.4633741	0.4633741	0.89476997
36	L	0.4625791	0.4625791	0.4625791	0.89323485
37	T	0.47048578	0.47048578	0.47048578	0.9085025
38	R	0.44606528	0.44606528	0.44606528	0.86134684
39	K	0.43328184	0.43328184	0.43328184	0.8366622
40	Q	0.4330543	0.4330543	0.4330543	0.83622277
41	N	0.454583	0.454583	0.454583	0.87779444
42	K	0.45446232	0.45446232	0.45446232	0.8775614
43	G	0.4165391	0.4165391	0.4165391	0.80433214
44	V	0.37626594	0.37626594	0.37626594	0.7265651
45	R	0.30847737	0.30847737	0.30847737	0.59566617
46	P	0.30531815	0.30531815	0.30531815	0.58956575
47	P	0.3115547	0.3115547	0.3115547	0.60160846
48	S	0.22872251	0.22872251	0.22872251	0.4416605
49	P	0.17467588	0.17467588	0.17467588	0.33729708
50	P	0.22961974	0.22961974	0.22961974	0.44339302
51	S	0.17366894	0.17366894	0.17366894	0.3353527
52	L	0.030223038	0.030223038	0.030223038	0.05836033
53	P	0.17395711	0.17395711	0.17395711	0.33590913
54	I	0.013652972	0.013652972	0.013652972	0.026363729
55	I	-0.032490376	0.032490376	0.032490376	0.06273854
56	G	0.13153856	0.13153856	0.13153856	0.2539994
57	H	0.057422947	0.057422947	0.057422947	0.110883035
58	L	0.022970272	0.022970272	0.022970272	0.044355325
59	H	0.09246962	0.09246962	0.09246962	0.17855775
60	L	0.21800058	0.21800058	0.21800058	0.42095655
61	I	0.24835856	0.24835856	0.24835856	0.47957748
62	S	0.28493854	0.28493854	0.28493854	0.550213
63	S	0.38108352	0.38108352	0.38108352	0.7358678
64	I	0.27887866	0.27887866	0.27887866	0.5385114
65	P	0.2827548	0.2827548	0.2827548	0.54599625
66	H	0.10530013	0.10530013	0.10530013	0.20333332
67	Q	0.35887396	0.35887396	0.35887396	0.6929814
68	S	0.30092818	0.30092818	0.30092818	0.5810888
69	F	0.25853142	0.25853142	0.25853142	0.49922115
70	H	0.26950762	0.26950762	0.26950762	0.520416
71	K	0.42219323	0.42219323	0.42219323	0.81525016
72	L	0.32533285	0.32533285	0.32533285	0.62821394
73	S	0.20601341	0.20601341	0.20601341	0.39780948
74	T	0.37796724	0.37796724	0.37796724	0.7298503
75	R	0.36539745	0.36539745	0.36539745	0.7055782
76	Y	0.32018197	0.32018197	0.32018197	0.6182676
77	G	0.19748236	0.19748236	0.19748236	0.38133612
78	P	0.27937642	0.27937642	0.27937642	0.5394726
79	I	0.08538238	0.08538238	0.08538238	0.16487238
80	M	0.01430118	0.01430118	0.01430118	0.027615411
81	Q	0.21002485	0.21002485	0.21002485	0.40555552
82	L	0.1544614	0.1544614	0.1544614	0.29826316
83	F	0.2558371	0.2558371	0.2558371	0.49401847
84	L	0.13673829	0.13673829	0.13673829	0.26404002
85	G	0.13524331	0.13524331	0.13524331	0.26115325
86	S	0.14162718	0.14162718	0.14162718	0.27348042
87	V	0.14914685	0.14914685	0.14914685	0.28800082
88	P	0.29003528	0.29003528	0.29003528	0.5600547
89	C	0.1403627	0.1403627	0.1403627	0.2710387
90	V	0.0983666	0.0983666	0.0983666	0.18994476
91	I	0.02378609	0.02378609	0.02378609	0.04593066
92	A	0.06567027	0.06567027	0.06567027	0.12680851
93	S	0.013334373	0.013334373	0.013334373	0.025748517
94	T	0.08230675	0.08230675	0.08230675	0.15893337
95	P	0.13666987	0.13666987	0.13666987	0.26390794
96	E	0.3099836	0.3099836	0.3099836	0.5985747
97	I	0.14642091	0.14642091	0.14642091	0.28273708
98	A	0.106955424	0.106955424	0.106955424	0.20652968
99	K	0.19056404	0.19056404	0.19056404	0.36797693
100	E	0.21564332	0.21564332	0.21564332	0.41640472
101	F	0.0616218	0.0616218	0.0616218	0.11899097
102	L	-0.021869792	0.021869792	0.021869792	0.04223031
103	K	0.012898878	0.012898878	0.012898878	0.024907583
104	T	0.035956718	0.035956718	0.035956718	0.069432
105	H	-0.06928759	0.06928759	0.06928759	0.13379353
106	E	-0.0064223944	0.0064223944	0.0064223944	0.012401569
107	T	0.046671215	0.046671215	0.046671215	0.09012157
108	S	0.030875029	0.030875029	0.030875029	0.05961932
109	F	-0.047672734	0.047672734	0.047672734	0.09205549
110	S	-0.028588915	0.028588915	0.028588915	0.05520486
111	N	0.024734223	0.024734223	0.024734223	0.047761496
112	R	0.109171234	0.109171234	0.109171234	0.21080838
113	F	0.1602572	0.1602572	0.1602572	0.3094548
114	I	0.19282405	0.19282405	0.19282405	0.37234098
115	T	0.1744739	0.1744739	0.1744739	0.33690706
116	T	0.18306114	0.18306114	0.18306114	0.35348892
117	A	0.12454438	0.12454438	0.12454438	0.24049374
118	V	0.22076692	0.22076692	0.22076692	0.42629832
119	D	0.35172105	0.35172105	0.35172105	0.67916924
120	Y	0.20574127	0.20574127	0.20574127	0.39728397
121	L	0.23358439	0.23358439	0.23358439	0.45104873
122	S	0.16446169	0.16446169	0.16446169	0.31757358
123	Y	0.21203338	0.21203338	0.21203338	0.40943396
124	G	0.15190524	0.15190524	0.15190524	0.29332724
125	S	0.16017056	0.16017056	0.16017056	0.30928746
126	K	0.1863248	0.1863248	0.1863248	0.359791
127	G	0.067262314	0.067262314	0.067262314	0.12988274
128	F	0.08044396	0.08044396	0.08044396	0.15533635
129	L	0.0043210676	0.0043210676	0.0043210676	0.008343931
130	F	0.019798813	0.019798813	0.019798813	0.038231276
131	A	-0.0039557363	0.0039557363	0.0039557363	0.0076384805
132	P	0.10363896	0.10363896	0.10363896	0.20012562
133	Y	0.04197388	0.04197388	0.04197388	0.081051074
134	G	0.1159219	0.1159219	0.1159219	0.22384383
135	N	0.20550139	0.20550139	0.20550139	0.39682078
136	Y	0.10463527	0.10463527	0.10463527	0.20204948
137	W	0.021372661	0.021372661	0.021372661	0.041270357
138	K	0.19474885	0.19474885	0.19474885	0.37605774
139	C	0.18990946	0.18990946	0.18990946	0.36671293
140	M	-0.010732535	0.010732535	0.010732535	0.020724399
141	K	-0.013591764	0.013591764	0.013591764	0.026245536
142	K	0.117703564	0.117703564	0.117703564	0.22728421
143	L	0.092033476	0.092033476	0.092033476	0.17771557
144	C	0.014949058	0.014949058	0.014949058	0.028866457
145	M	0.17502536	0.17502536	0.17502536	0.33797193
146	S	0.18380907	0.18380907	0.18380907	0.35493317
147	E	0.16307543	0.16307543	0.16307543	0.31489676
148	L	0.017720308	0.017720308	0.017720308	0.034217708
149	L	0.003796612	0.003796612	0.003796612	0.007331213
150	G	0.11515037	0.11515037	0.11515037	0.22235401
151	G	0.18621436	0.18621436	0.18621436	0.35957775
152	R	0.22329552	0.22329552	0.22329552	0.43118104
153	T	0.21057695	0.21057695	0.21057695	0.40662163
154	L	0.071728416	0.071728416	0.071728416	0.13850673
155	D	0.2565628	0.2565628	0.2565628	0.49541977
156	N	0.3163609	0.3163609	0.3163609	0.6108892
157	L	0.11628806	0.11628806	0.11628806	0.22455087
158	L	0.18596084	0.18596084	0.18596084	0.3590882
159	P	0.320651	0.320651	0.320651	0.6191733
160	V	0.20635435	0.20635435	0.20635435	0.39846784
161	R	0.027175419	0.027175419	0.027175419	0.052475415
162	R	0.28274956	0.28274956	0.28274956	0.5459861
163	Q	0.3905962	0.3905962	0.3905962	0.7542367
164	E	0.20676398	0.20676398	0.20676398	0.39925882
165	T	0.2102798	0.2102798	0.2102798	0.40604785
166	L	0.31969896	0.31969896	0.31969896	0.61733496
167	R	0.3609943	0.3609943	0.3609943	0.6970758
168	F	0.20455876	0.20455876	0.20455876	0.39500058
169	L	0.3187845	0.3187845	0.3187845	0.6155692
170	R	0.39572003	0.39572003	0.39572003	0.7641308
171	F	0.42776883	0.42776883	0.42776883	0.8260166
172	L	0.2782385	0.2782385	0.2782385	0.5372753
173	R	0.39607492	0.39607492	0.39607492	0.76481605
174	K	0.43324423	0.43324423	0.43324423	0.8365895
175	K	0.38020754	0.38020754	0.38020754	0.7341763
176	G	0.29913324	0.29913324	0.29913324	0.5776228
177	E	0.39508718	0.39508718	0.39508718	0.7629087
178	A	0.32678637	0.32678637	0.32678637	0.63102067
179	G	0.36686173	0.36686173	0.36686173	0.70840573
180	E	0.3728968	0.3728968	0.3728968	0.72005934
181	V	0.29766265	0.29766265	0.29766265	0.5747831
182	V	0.27200642	0.27200642	0.27200642	0.5252412
183	D	0.27336937	0.27336937	0.27336937	0.52787304
184	V	0.19059579	0.19059579	0.19059579	0.36803824
185	G	0.17379767	0.17379767	0.17379767	0.33560127
186	G	0.34577122	0.34577122	0.34577122	0.6676802
187	E	0.29375005	0.29375005	0.29375005	0.5672279
188	I	0.16643766	0.16643766	0.16643766	0.32138917
189	M	0.15491292	0.15491292	0.15491292	0.29913503
190	T	0.27615657	0.27615657	0.27615657	0.5332551
191	L	0.21347372	0.21347372	0.21347372	0.41221526
192	M	0.14960293	0.14960293	0.14960293	0.2888815
193	N	0.13397332	0.13397332	0.13397332	0.2587009
194	S	0.29352978	0.29352978	0.29352978	0.56680256
195	I	0.13200702	0.13200702	0.13200702	0.254904
196	I	-0.030408511	0.030408511	0.030408511	0.05871848
197	S	0.11872127	0.11872127	0.11872127	0.22924937
198	R	0.2057246	0.2057246	0.2057246	0.39725178
199	M	-0.0144529315	0.0144529315	0.0144529315	0.02790844
200	T	0.04785103	0.04785103	0.04785103	0.092399776
201	M	0.051219277	0.051219277	0.051219277	0.09890383
202	S	0.07530006	0.07530006	0.07530006	0.14540353
203	K	0.32386756	0.32386756	0.32386756	0.62538445
204	T	0.31506553	0.31506553	0.31506553	0.6083878
205	C	0.2009794	0.2009794	0.2009794	0.38808885
206	C	0.30244455	0.30244455	0.30244455	0.58401686
207	E	0.42704633	0.42704633	0.42704633	0.82462144
208	S	0.4411078	0.4411078	0.4411078	0.85177404
209	D	0.43469137	0.43469137	0.43469137	0.83938396
210	N	0.44336817	0.44336817	0.44336817	0.85613877
211	D	0.4581644	0.4581644	0.4581644	0.8847101
212	A	0.3759481	0.3759481	0.3759481	0.7259514
213	E	0.4413929	0.4413929	0.4413929	0.85232455
214	D	0.43881065	0.43881065	0.43881065	0.8473382
215	I	0.23513609	0.23513609	0.23513609	0.45404503
216	R	0.34643552	0.34643552	0.34643552	0.6689629
217	K	0.44596398	0.44596398	0.44596398	0.8611512
218	M	0.32924387	0.32924387	0.32924387	0.635766
219	V	0.24012388	0.24012388	0.24012388	0.4636764
220	T	0.37055734	0.37055734	0.37055734	0.7155419
221	D	0.3961427	0.3961427	0.3961427	0.7649469
222	T	0.2919406	0.2919406	0.2919406	0.5637339
223	A	0.22282425	0.22282425	0.22282425	0.430271
224	E	0.3178623	0.3178623	0.3178623	0.61378837
225	L	0.2666881	0.2666881	0.2666881	0.5149716
226	A	0.20242508	0.20242508	0.20242508	0.39088047
227	G	0.17558786	0.17558786	0.17558786	0.3390581
228	K	0.23845752	0.23845752	0.23845752	0.46045867
229	F	0.20346536	0.20346536	0.20346536	0.39288923
230	N	0.10460685	0.10460685	0.10460685	0.20199461
231	L	0.13955773	0.13955773	0.13955773	0.26948434
232	T	0.12102373	0.12102373	0.12102373	0.2336954
233	D	0.054822285	0.054822285	0.054822285	0.10586119
234	F	0.14960197	0.14960197	0.14960197	0.28887963
235	I	0.15184996	0.15184996	0.15184996	0.2932205
236	W	0.097830795	0.097830795	0.097830795	0.18891011
237	F	0.20608099	0.20608099	0.20608099	0.39793998
238	C	0.21762592	0.21762592	0.21762592	0.4202331
239	K	0.2847837	0.2847837	0.2847837	0.54991394
240	N	0.33882168	0.33882168	0.33882168	0.6542607
241	L	0.22733578	0.22733578	0.22733578	0.43898273
242	D	0.18236044	0.18236044	0.18236044	0.35213587
243	L	0.21726227	0.21726227	0.21726227	0.4195309
244	Q	0.012669972	0.012669972	0.012669972	0.024465568
245	G	0.16963947	0.16963947	0.16963947	0.32757184
246	L	0.27754897	0.27754897	0.27754897	0.5359438
247	N	0.31603503	0.31603503	0.31603503	0.61025995
248	K	0.30264574	0.30264574	0.30264574	0.58440536
249	R	0.32845184	0.32845184	0.32845184	0.63423663
250	L	0.2850762	0.2850762	0.2850762	0.5504788
251	K	0.4088752	0.4088752	0.4088752	0.7895332
252	E	0.3738289	0.3738289	0.3738289	0.7218592
253	I	0.3255767	0.3255767	0.3255767	0.62868476
254	L	0.2695993	0.2695993	0.2695993	0.52059305
255	E	0.37902236	0.37902236	0.37902236	0.73188776
256	R	0.3942989	0.3942989	0.3942989	0.7613866
257	F	0.26229647	0.26229647	0.26229647	0.5064914
258	D	0.2614659	0.2614659	0.2614659	0.5048876
259	N	0.41080585	0.41080585	0.41080585	0.7932613
260	M	0.34229875	0.34229875	0.34229875	0.66097486
261	M	0.18584338	0.18584338	0.18584338	0.3588614
262	E	0.30702236	0.30702236	0.30702236	0.5928566
263	R	0.4021863	0.4021863	0.4021863	0.77661705
264	V	0.27408093	0.27408093	0.27408093	0.52924705
265	I	0.21793434	0.21793434	0.21793434	0.42082867
266	K	0.44225714	0.44225714	0.44225714	0.85399336
267	E	0.40684208	0.40684208	0.40684208	0.7856073
268	H	0.25748494	0.25748494	0.25748494	0.4972004
269	E	0.35958263	0.35958263	0.35958263	0.6943498
270	D	0.44790632	0.44790632	0.44790632	0.86490184
271	E	0.43436888	0.43436888	0.43436888	0.8387612
272	R	0.36186597	0.36186597	0.36186597	0.69875896
273	R	0.39869735	0.39869735	0.39869735	0.7698799
274	K	0.43805975	0.43805975	0.43805975	0.84588826
275	R	0.36792254	0.36792254	0.36792254	0.7104541
276	K	0.4075666	0.4075666	0.4075666	0.7870063
277	E	0.3530946	0.3530946	0.3530946	0.6818215
278	R	0.355271	0.355271	0.355271	0.6860242
279	G	0.3911931	0.3911931	0.3911931	0.7553893
280	E	0.35829023	0.35829023	0.35829023	0.69185424
281	S	0.4025678	0.4025678	0.4025678	0.7773537
282	V	0.38985425	0.38985425	0.38985425	0.752804
283	Q	0.43765464	0.43765464	0.43765464	0.845106
284	I	0.3571335	0.3571335	0.3571335	0.6896206
285	R	0.34087804	0.34087804	0.34087804	0.6582315
286	D	0.16889603	0.16889603	0.16889603	0.32613626
287	L	0.11262706	0.11262706	0.11262706	0.21748154
288	L	0.11574597	0.11574597	0.11574597	0.22350411
289	H	0.24207513	0.24207513	0.24207513	0.46744424
290	I	0.32057193	0.32057193	0.32057193	0.61902064
291	L	0.19421928	0.19421928	0.19421928	0.37503514
292	L	0.28533363	0.28533363	0.28533363	0.5509759
293	D	0.3830444	0.3830444	0.3830444	0.73965424
294	I	0.410518	0.410518	0.410518	0.7927054
295	H	0.3616971	0.3616971	0.3616971	0.69843286
296	E	0.38261828	0.38261828	0.38261828	0.7388314
297	D	0.41810036	0.41810036	0.41810036	0.8073469
298	T	0.41800106	0.41800106	0.41800106	0.80715513
299	S	0.42152536	0.42152536	0.42152536	0.81396055
300	T	0.4059444	0.4059444	0.4059444	0.7838739
301	E	0.41136	0.41136	0.41136	0.7943313
302	I	0.4183509	0.4183509	0.4183509	0.8078307
303	K	0.4277142	0.4277142	0.4277142	0.8259111
304	L	0.28278038	0.28278038	0.28278038	0.5460456
305	T	0.39439246	0.39439246	0.39439246	0.76156723
306	R	0.3126907	0.3126907	0.3126907	0.6038021
307	E	0.40062702	0.40062702	0.40062702	0.77360606
308	N	0.25034785	0.25034785	0.25034785	0.48341876
309	I	0.2592156	0.2592156	0.2592156	0.5005423
310	K	0.13602515	0.13602515	0.13602515	0.26266298
311	A	0.17869167	0.17869167	0.17869167	0.34505153
312	F	0.14151835	0.14151835	0.14151835	0.27327028
313	I	0.11456157	0.11456157	0.11456157	0.22121705
314	L	0.13725998	0.13725998	0.13725998	0.2650474
315	D	0.18590677	0.18590677	0.18590677	0.35898378
316	I	0.076097704	0.076097704	0.076097704	0.14694378
317	F	0.08446767	0.08446767	0.08446767	0.16310608
318	M	0.04064435	0.04064435	0.04064435	0.07848377
319	A	0.10672527	0.10672527	0.10672527	0.20608525
320	G	0.18610789	0.18610789	0.18610789	0.35937214
321	T	0.09591952	0.09591952	0.09591952	0.18521947
322	D	0.16860029	0.16860029	0.16860029	0.3255652
323	T	0.12880047	0.12880047	0.12880047	0.2487122
324	S	0.08422952	0.08422952	0.08422952	0.16264622
325	A	0.096964784	0.096964784	0.096964784	0.18723786
326	I	0.10404923	0.10404923	0.10404923	0.20091784
327	T	0.157329	0.157329	0.157329	0.30380043
328	T	0.20983039	0.20983039	0.20983039	0.40518
329	E	0.14868465	0.14868465	0.14868465	0.28710833
330	W	0.13134958	0.13134958	0.13134958	0.25363448
331	A	0.12696263	0.12696263	0.12696263	0.24516335
332	L	0.078176916	0.078176916	0.078176916	0.1509587
333	A	0.09022829	0.09022829	0.09022829	0.17422977
334	E	0.009456435	0.009456435	0.009456435	0.018260265
335	L	0.18285345	0.18285345	0.18285345	0.35308787
336	I	0.12195966	0.12195966	0.12195966	0.23550268
337	N	0.19788404	0.19788404	0.19788404	0.38211176
338	H	0.24824794	0.24824794	0.24824794	0.47936386
339	P	0.35235873	0.35235873	0.35235873	0.68040055
340	H	0.39272285	0.39272285	0.39272285	0.7583432
341	V	0.23281315	0.23281315	0.23281315	0.44955945
342	M	0.28739426	0.28739426	0.28739426	0.55495495
343	E	0.4371976	0.4371976	0.4371976	0.84422344
344	K	0.42761028	0.42761028	0.42761028	0.8257104
345	A	0.25539038	0.25539038	0.25539038	0.49315584
346	R	0.36064568	0.36064568	0.36064568	0.6964026
347	Q	0.49527475	0.49527475	0.49527475	0.95636976
348	E	0.35061088	0.35061088	0.35061088	0.6770255
349	I	0.21035016	0.21035016	0.21035016	0.4061837
350	D	0.37656713	0.37656713	0.37656713	0.7271467
351	S	0.4428512	0.4428512	0.4428512	0.85514045
352	V	0.3505115	0.3505115	0.3505115	0.67683357
353	A	0.18087968	0.18087968	0.18087968	0.34927654
354	G	0.34375915	0.34375915	0.34375915	0.6637949
355	K	0.36473966	0.36473966	0.36473966	0.70430803
356	S	0.31612927	0.31612927	0.31612927	0.6104419
357	R	0.2929338	0.2929338	0.2929338	0.5656517
358	L	0.3195997	0.3195997	0.3195997	0.6171433
359	I	0.18414746	0.18414746	0.18414746	0.3555866
360	E	0.26126754	0.26126754	0.26126754	0.50450456
361	E	0.18224631	0.18224631	0.18224631	0.3519155
362	S	0.28322276	0.28322276	0.28322276	0.54689986
363	D	0.24953946	0.24953946	0.24953946	0.48185778
364	L	0.30414122	0.30414122	0.30414122	0.58729315
365	P	0.32699132	0.32699132	0.32699132	0.6314164
366	N	0.30538788	0.30538788	0.30538788	0.5897004
367	L	0.15338558	0.15338558	0.15338558	0.29618576
368	P	0.27359286	0.27359286	0.27359286	0.52830464
369	Y	0.1791763	0.1791763	0.1791763	0.34598735
370	M	0.115600154	0.115600154	0.115600154	0.22322254
371	R	0.27797654	0.27797654	0.27797654	0.53676945
372	A	0.16151501	0.16151501	0.16151501	0.3118836
373	I	0.07027195	0.07027195	0.07027195	0.13569431
374	V	0.19711752	0.19711752	0.19711752	0.38063163
375	K	0.15971805	0.15971805	0.15971805	0.30841368
376	E	0.06756089	0.06756089	0.06756089	0.13045928
377	T	0.044745747	0.044745747	0.044745747	0.08640351
378	L	-0.0032746808	0.0032746808	0.0032746808	0.00632337
379	R	0.12449695	0.12449695	0.12449695	0.24040216
380	I	0.009370486	0.009370486	0.009370486	0.0180943
381	H	0.023394076	0.023394076	0.023394076	0.045173686
382	P	0.11492825	0.11492825	0.11492825	0.22192511
383	T	0.01660515	0.01660515	0.01660515	0.03206435
384	A	0.040889177	0.040889177	0.040889177	0.07895652
385	P	0.16060355	0.16060355	0.16060355	0.3101236
386	L	0.06879416	0.06879416	0.06879416	0.13284072
387	I	0.10628341	0.10628341	0.10628341	0.20523202
388	G	0.17602064	0.17602064	0.17602064	0.3398938
389	R	0.063828215	0.063828215	0.063828215	0.123251535
390	E	0.22837283	0.22837283	0.22837283	0.44098526
391	S	0.14469752	0.14469752	0.14469752	0.2794092
392	S	0.267626	0.267626	0.267626	0.51678264
393	E	0.25478825	0.25478825	0.25478825	0.49199313
394	S	0.36306518	0.36306518	0.36306518	0.7010746
395	C	0.18407765	0.18407765	0.18407765	0.3554518
396	N	0.40788725	0.40788725	0.40788725	0.7876255
397	V	0.26911658	0.26911658	0.26911658	0.51966095
398	C	0.29258403	0.29258403	0.29258403	0.56497633
399	G	0.33559453	0.33559453	0.33559453	0.6480291
400	Y	0.31890014	0.31890014	0.31890014	0.61579245
401	E	0.37791187	0.37791187	0.37791187	0.72974336
402	I	0.18509854	0.18509854	0.18509854	0.35742313
403	P	0.27198806	0.27198806	0.27198806	0.5252058
404	A	0.22707272	0.22707272	0.22707272	0.43847474
405	K	0.14028795	0.14028795	0.14028795	0.27089438
406	S	0.1138131	0.1138131	0.1138131	0.21977177
407	V	0.22946863	0.22946863	0.22946863	0.44310123
408	L	0.17667831	0.17667831	0.17667831	0.34116375
409	F	0.1869422	0.1869422	0.1869422	0.3609832
410	V	0.098076805	0.098076805	0.098076805	0.18938516
411	N	0.07853248	0.07853248	0.07853248	0.1516453
412	M	0.025312087	0.025312087	0.025312087	0.048877344
413	W	0.119494684	0.119494684	0.119494684	0.23074284
414	S	0.12887402	0.12887402	0.12887402	0.24885422
415	M	0.16773595	0.16773595	0.16773595	0.32389614
416	G	0.056496523	0.056496523	0.056496523	0.10909413
417	R	0.14244606	0.14244606	0.14244606	0.27506167
418	D	0.28000185	0.28000185	0.28000185	0.5406803
419	P	0.3138958	0.3138958	0.3138958	0.6061291
420	N	0.351958	0.351958	0.351958	0.67962676
421	L	0.23422934	0.23422934	0.23422934	0.4522941
422	W	0.21354268	0.21354268	0.21354268	0.41234842
423	E	0.31844947	0.31844947	0.31844947	0.61492217
424	N	0.27468652	0.27468652	0.27468652	0.5304164
425	P	0.18320952	0.18320952	0.18320952	0.35377544
426	L	0.2561374	0.2561374	0.2561374	0.49459833
427	E	0.28387147	0.28387147	0.28387147	0.5481525
428	F	0.09974626	0.09974626	0.09974626	0.19260885
429	R	0.24171798	0.24171798	0.24171798	0.4667546
430	P	0.10219885	0.10219885	0.10219885	0.19734478
431	E	0.20047882	0.20047882	0.20047882	0.38712224
432	R	0.19264217	0.19264217	0.19264217	0.37198976
433	F	0.15212576	0.15212576	0.15212576	0.29375306
434	I	0.30467376	0.30467376	0.30467376	0.58832145
435	T	0.4193804	0.4193804	0.4193804	0.8098186
436	G	0.46326837	0.46326837	0.46326837	0.8945658
437	E	0.44424012	0.44424012	0.44424012	0.8578225
438	S	0.47399244	0.47399244	0.47399244	0.91527385
439	Q	0.48133206	0.48133206	0.48133206	0.9294466
440	L	0.39965323	0.39965323	0.39965323	0.7717257
441	D	0.3189745	0.3189745	0.3189745	0.61593604
442	V	0.29353353	0.29353353	0.29353353	0.56680983
443	R	0.26636562	0.26636562	0.26636562	0.51434886
444	G	0.28017712	0.28017712	0.28017712	0.5410187
445	Q	0.31480178	0.31480178	0.31480178	0.60787857
446	H	0.31094977	0.31094977	0.31094977	0.6004404
447	F	0.2615577	0.2615577	0.2615577	0.50506485
448	Q	0.2737126	0.2737126	0.2737126	0.52853584
449	L	0.17272788	0.17272788	0.17272788	0.33353552
450	I	0.119021565	0.119021565	0.119021565	0.22982925
451	P	0.13516694	0.13516694	0.13516694	0.2610058
452	F	0.102804825	0.102804825	0.102804825	0.19851491
453	G	0.10869512	0.10869512	0.10869512	0.20988901
454	T	0.046295397	0.046295397	0.046295397	0.089395866
455	G	0.08562989	0.08562989	0.08562989	0.1653503
456	R	0.08006659	0.08006659	0.08006659	0.15460765
457	R	0.046200853	0.046200853	0.046200853	0.089213304
458	V	0.0168291	0.0168291	0.0168291	0.032496795
459	C	0.11381994	0.11381994	0.11381994	0.21978498
460	P	-0.0006936634	0.0006936634	0.0006936634	0.0013394558
461	G	0.16073589	0.16073589	0.16073589	0.31037912
462	A	0.08307327	0.08307327	0.08307327	0.16041352
463	S	0.14953518	0.14953518	0.14953518	0.28875068
464	L	0.1472262	0.1472262	0.1472262	0.28429207
465	A	0.18778822	0.18778822	0.18778822	0.36261684
466	L	0.2255946	0.2255946	0.2255946	0.43562052
467	Q	0.22883187	0.22883187	0.22883187	0.44187167
468	V	0.107038096	0.107038096	0.107038096	0.20668931
469	I	0.16403791	0.16403791	0.16403791	0.3167553
470	P	0.26410708	0.26410708	0.26410708	0.50998765
471	T	0.2161327	0.2161327	0.2161327	0.41734973
472	N	0.24739909	0.24739909	0.24739909	0.47772476
473	L	0.18802139	0.18802139	0.18802139	0.3630671
474	A	0.12618916	0.12618916	0.12618916	0.24366978
475	A	0.19158126	0.19158126	0.19158126	0.36994117
476	M	0.24263608	0.24263608	0.24263608	0.46852744
477	I	0.16001831	0.16001831	0.16001831	0.3089935
478	Q	0.16350856	0.16350856	0.16350856	0.31573313
479	C	0.29063964	0.29063964	0.29063964	0.5612217
480	F	0.18506849	0.18506849	0.18506849	0.35736507
481	E	0.32974213	0.32974213	0.32974213	0.63672817
482	W	0.22316726	0.22316726	0.22316726	0.43093336
483	K	0.43023878	0.43023878	0.43023878	0.83078605
484	V	0.352944	0.352944	0.352944	0.6815307
485	V	0.39570585	0.39570585	0.39570585	0.76410335
486	G	0.43679962	0.43679962	0.43679962	0.84345496
487	G	0.45415652	0.45415652	0.45415652	0.8769709
488	N	0.46907815	0.46907815	0.46907815	0.9057844
489	N	0.4630375	0.4630375	0.4630375	0.89412
490	G	0.4274375	0.4274375	0.4274375	0.8253768
491	I	0.4519788	0.4519788	0.4519788	0.8727658
492	V	0.3848008	0.3848008	0.3848008	0.7430458
493	V	0.35885108	0.35885108	0.35885108	0.6929372
494	M	0.34069446	0.34069446	0.34069446	0.657877
495	K	0.38623032	0.38623032	0.38623032	0.7458062
496	E	0.32872635	0.32872635	0.32872635	0.63476676
497	K	0.37634027	0.37634027	0.37634027	0.72670865
498	P	0.35448772	0.35448772	0.35448772	0.6845116
499	G	0.25460455	0.25460455	0.25460455	0.4916384
500	M	0.2835749	0.2835749	0.2835749	0.5475798
501	T	0.16061744	0.16061744	0.16061744	0.31015038
502	L	0.19602893	0.19602893	0.19602893	0.37852958
503	P	0.22890331	0.22890331	0.22890331	0.4420096
504	R	0.17184989	0.17184989	0.17184989	0.33184013
505	A	0.16935316	0.16935316	0.16935316	0.32701898
506	H	0.2822326	0.2822326	0.2822326	0.54498786
507	P	0.32413504	0.32413504	0.32413504	0.625901
508	L	0.27543488	0.27543488	0.27543488	0.53186154
509	L	0.3481097	0.3481097	0.3481097	0.67219573
510	L	0.20108663	0.20108663	0.20108663	0.38829592
511	I	0.36242306	0.36242306	0.36242306	0.6998347
512	P	0.35218295	0.35218295	0.35218295	0.68006116
513	M	0.4376965	0.4376965	0.4376965	0.84518677
514	P	0.4272829	0.4272829	0.4272829	0.82507825
515	R	0.3682669	0.3682669	0.3682669	0.7111191
516	F	0.45601675	0.45601675	0.45601675	0.880563
517	N	0.4369086	0.4369086	0.4369086	0.8436654
518	S	0.4710178	0.4710178	0.4710178	0.90952986
519	L	0.4736028	0.4736028	0.4736028	0.91452146
520	P	0.47217917	0.47217917	0.47217917	0.91177243
521	S	0.48644656	0.48644656	0.48644656	0.9393226
522	I	0.46201557	0.46201557	0.46201557	0.89214665
523	V	0.421683	0.421683	0.421683	0.81426495
