## Supplementary material for "The N-Terminus of *Sophora tonkinensis* Cytochrome P450s Evolves Neutrally yet Encodes Rich Functional Information: A Protein Language Model Analysis": Dataset S1: StonChr1AG027700.1_residue_importance.csv

position	amino_acid	cosine_similarity	abs_cosine	final_score	final_score_norm
1	M	0.42224562	0.42224562	0.42224562	0.83710575
2	D	0.43173423	0.43173423	0.43173423	0.855917
3	T	0.44260734	0.44260734	0.44260734	0.877473
4	T	0.44458666	0.44458666	0.44458666	0.88139707
5	M	0.4441818	0.4441818	0.4441818	0.8805944
6	D	0.46931785	0.46931785	0.46931785	0.93042684
7	N	0.468605	0.468605	0.468605	0.9290136
8	I	0.4659133	0.4659133	0.4659133	0.92367727
9	Q	0.48871344	0.48871344	0.48871344	0.9688788
10	G	0.46198356	0.46198356	0.46198356	0.9158865
11	Y	0.49587697	0.49587697	0.49587697	0.9830805
12	I	0.46189973	0.46189973	0.46189973	0.91572034
13	P	0.50441134	0.50441134	0.50441134	1.0
14	I	0.47655335	0.47655335	0.47655335	0.9447713
15	F	0.4705444	0.4705444	0.4705444	0.93285847
16	L	0.472454	0.472454	0.472454	0.9366443
17	I	0.48132607	0.48132607	0.48132607	0.9542332
18	W	0.47879893	0.47879893	0.47879893	0.94922316
19	L	0.46142712	0.46142712	0.46142712	0.9147834
20	A	0.44705823	0.44705823	0.44705823	0.8862969
21	S	0.46940196	0.46940196	0.46940196	0.9305936
22	T	0.46453086	0.46453086	0.46453086	0.9209366
23	I	0.43959254	0.43959254	0.43959254	0.87149614
24	L	0.45493945	0.45493945	0.45493945	0.9019216
25	F	0.44348335	0.44348335	0.44348335	0.8792097
26	H	0.47620785	0.47620785	0.47620785	0.9440863
27	A	0.46121472	0.46121472	0.46121472	0.9143623
28	I	0.4496727	0.4496727	0.4496727	0.89148015
29	F	0.42831007	0.42831007	0.42831007	0.84912854
30	T	0.4294775	0.4294775	0.4294775	0.851443
31	K	0.42159817	0.42159817	0.42159817	0.83582217
32	T	0.40858412	0.40858412	0.40858412	0.8100217
33	R	0.40299278	0.40299278	0.40299278	0.7989368
34	S	0.4341785	0.4341785	0.4341785	0.8607628
35	K	0.43358952	0.43358952	0.43358952	0.8595951
36	F	0.40827483	0.40827483	0.40827483	0.8094085
37	K	0.35733753	0.35733753	0.35733753	0.70842487
38	L	0.28248048	0.28248048	0.28248048	0.5600201
39	P	0.2580856	0.2580856	0.2580856	0.51165706
40	P	0.26794952	0.26794952	0.26794952	0.53121233
41	S	0.22983494	0.22983494	0.22983494	0.45564982
42	P	0.19177124	0.19177124	0.19177124	0.3801882
43	L	0.21421981	0.21421981	0.21421981	0.4246927
44	A	0.12939283	0.12939283	0.12939283	0.25652245
45	L	0.060956974	0.060956974	0.060956974	0.12084775
46	P	0.17306834	0.17306834	0.17306834	0.34310955
47	I	0.0824829	0.0824829	0.0824829	0.16352308
48	I	0.041538958	0.041538958	0.041538958	0.08235136
49	G	0.18929282	0.18929282	0.18929282	0.37527472
50	H	0.071664006	0.071664006	0.071664006	0.14207454
51	F	0.15060034	0.15060034	0.15060034	0.29856652
52	H	0.18895671	0.18895671	0.18895671	0.37460837
53	L	0.29133087	0.29133087	0.29133087	0.5775661
54	L	0.3680866	0.3680866	0.3680866	0.729735
55	R	0.3582964	0.3582964	0.3582964	0.71032584
56	Q	0.4291989	0.4291989	0.4291989	0.85089064
57	P	0.38752598	0.38752598	0.38752598	0.7682737
58	P	0.2839527	0.2839527	0.2839527	0.5629388
59	L	0.3452958	0.3452958	0.3452958	0.684552
60	H	0.16525395	0.16525395	0.16525395	0.32761744
61	K	0.33061126	0.33061126	0.33061126	0.6554398
62	A	0.38956955	0.38956955	0.38956955	0.7723251
63	I	0.3042572	0.3042572	0.3042572	0.6031926
64	Q	0.32664144	0.32664144	0.32664144	0.6475696
65	K	0.46228918	0.46228918	0.46228918	0.91649246
66	I	0.37992963	0.37992963	0.37992963	0.7532139
67	S	0.24940951	0.24940951	0.24940951	0.4944566
68	D	0.3847178	0.3847178	0.3847178	0.76270646
69	R	0.39322692	0.39322692	0.39322692	0.7795759
70	Y	0.33208424	0.33208424	0.33208424	0.65836
71	G	0.23772411	0.23772411	0.23772411	0.47129017
72	P	0.29302126	0.29302126	0.29302126	0.5809173
73	M	0.18834393	0.18834393	0.18834393	0.37339354
74	I	0.11226674	0.11226674	0.11226674	0.22256982
75	H	0.1559536	0.1559536	0.1559536	0.30917943
76	M	0.24613501	0.24613501	0.24613501	0.48796487
77	Y	0.25854927	0.25854927	0.25854927	0.5125762
78	L	0.21961226	0.21961226	0.21961226	0.43538326
79	G	0.21027185	0.21027185	0.21027185	0.41686583
80	S	0.22414228	0.22414228	0.22414228	0.44436407
81	T	0.20144737	0.20144737	0.20144737	0.3993712
82	P	0.29773417	0.29773417	0.29773417	0.5902607
83	I	0.25362626	0.25362626	0.25362626	0.5028163
84	V	0.09211085	0.09211085	0.09211085	0.18261059
85	F	0.049351353	0.049351353	0.049351353	0.0978395
86	I	0.1139217	0.1139217	0.1139217	0.22585079
87	S	0.06543844	0.06543844	0.06543844	0.1297323
88	S	0.13455509	0.13455509	0.13455509	0.26675665
89	S	0.111914545	0.111914545	0.111914545	0.22187158
90	E	0.31023613	0.31023613	0.31023613	0.6150459
91	I	0.20429231	0.20429231	0.20429231	0.40501133
92	A	0.10886313	0.10886313	0.10886313	0.21582213
93	K	0.19803719	0.19803719	0.19803719	0.39261052
94	E	0.24391654	0.24391654	0.24391654	0.48356673
95	I	0.018440312	0.018440312	0.018440312	0.036558084
96	L	-0.013483373	0.013483373	0.013483373	0.026730908
97	K	-0.0055141808	0.0055141808	0.0055141808	0.010931913
98	T	0.03520068	0.03520068	0.03520068	0.06978567
99	H	-0.014675802	0.014675802	0.014675802	0.029094908
100	E	-0.01758195	0.01758195	0.01758195	0.034856375
101	P	0.07132082	0.07132082	0.07132082	0.14139415
102	S	0.04155062	0.04155062	0.04155062	0.082374476
103	F	0.0018443515	0.0018443515	0.0018443515	0.0036564434
104	S	-0.033519614	0.033519614	0.033519614	0.066452935
105	N	0.028992428	0.028992428	0.028992428	0.057477746
106	R	0.08010307	0.08010307	0.08010307	0.15880506
107	P	0.15880875	0.15880875	0.15880875	0.31483978
108	A	0.18638673	0.18638673	0.18638673	0.36951336
109	N	0.176967	0.176967	0.176967	0.35083866
110	A	0.17552242	0.17552242	0.17552242	0.34797478
111	A	0.14856885	0.14856885	0.14856885	0.2945391
112	I	0.19366346	0.19366346	0.19366346	0.38393956
113	S	0.29523227	0.29523227	0.29523227	0.5853006
114	Y	0.19362886	0.19362886	0.19362886	0.38387096
115	L	0.2073256	0.2073256	0.2073256	0.41102484
116	T	0.11155331	0.11155331	0.11155331	0.22115543
117	Y	0.13345715	0.13345715	0.13345715	0.26458
118	N	0.10062361	0.10062361	0.10062361	0.19948721
119	A	0.106088914	0.106088914	0.106088914	0.21032222
120	A	0.058571525	0.058571525	0.058571525	0.11611857
121	D	-0.04779446	0.04779446	0.04779446	0.094752945
122	L	0.03510414	0.03510414	0.03510414	0.06959427
123	A	-0.08253206	0.08253206	0.08253206	0.16362056
124	F	0.029171916	0.029171916	0.029171916	0.057833586
125	A	-0.033775855	0.033775855	0.033775855	0.06696094
126	P	0.098935634	0.098935634	0.098935634	0.19614078
127	Y	0.037757073	0.037757073	0.037757073	0.07485373
128	G	0.10062785	0.10062785	0.10062785	0.19949561
129	T	0.17586835	0.17586835	0.17586835	0.3486606
130	Y	0.059515912	0.059515912	0.059515912	0.11799083
131	W	0.016203992	0.016203992	0.016203992	0.03212456
132	K	0.18279913	0.18279913	0.18279913	0.36240092
133	F	0.148544	0.148544	0.148544	0.2944898
134	M	-0.012939465	0.012939465	0.012939465	0.025652606
135	K	-0.015209677	0.015209677	0.015209677	0.030153321
136	K	0.10839618	0.10839618	0.10839618	0.2148964
137	L	0.11427318	0.11427318	0.11427318	0.22654761
138	C	0.039253693	0.039253693	0.039253693	0.0778208
139	M	0.19682193	0.19682193	0.19682193	0.39020124
140	S	0.1838383	0.1838383	0.1838383	0.36446106
141	E	0.15943784	0.15943784	0.15943784	0.31608695
142	L	0.03395171	0.03395171	0.03395171	0.06730957
143	L	0.021810587	0.021810587	0.021810587	0.043239687
144	N	0.10917356	0.10917356	0.10917356	0.21643756
145	G	0.17528987	0.17528987	0.17528987	0.34751374
146	R	0.22440097	0.22440097	0.22440097	0.44487694
147	M	0.21647558	0.21647558	0.21647558	0.42916477
148	L	0.094014004	0.094014004	0.094014004	0.1863836
149	D	0.28116274	0.28116274	0.28116274	0.5574077
150	Q	0.3332942	0.3332942	0.3332942	0.66075873
151	L	0.13400303	0.13400303	0.13400303	0.2656622
152	F	0.20488398	0.20488398	0.20488398	0.40618432
153	P	0.33262655	0.33262655	0.33262655	0.6594351
154	I	0.21386303	0.21386303	0.21386303	0.42398536
155	R	0.012245776	0.012245776	0.012245776	0.024277361
156	Q	0.31018952	0.31018952	0.31018952	0.6149535
157	E	0.36602628	0.36602628	0.36602628	0.72565037
158	E	0.18372513	0.18372513	0.18372513	0.3642367
159	I	0.20094655	0.20094655	0.20094655	0.39837834
160	N	0.35248587	0.35248587	0.35248587	0.6988064
161	R	0.35980365	0.35980365	0.35980365	0.71331394
162	F	0.21564919	0.21564919	0.21564919	0.42752644
163	M	0.33036637	0.33036637	0.33036637	0.6549543
164	K	0.4305385	0.4305385	0.4305385	0.85354644
165	M	0.40577844	0.40577844	0.40577844	0.8044594
166	M	0.3067493	0.3067493	0.3067493	0.60813326
167	Q	0.4037974	0.4037974	0.4037974	0.8005319
168	N	0.4495661	0.4495661	0.4495661	0.8912688
169	K	0.40510648	0.40510648	0.40510648	0.8031272
170	G	0.30016255	0.30016255	0.30016255	0.59507495
171	E	0.40611035	0.40611035	0.40611035	0.8051174
172	A	0.33841407	0.33841407	0.33841407	0.6709089
173	C	0.38014868	0.38014868	0.38014868	0.75364816
174	E	0.39342478	0.39342478	0.39342478	0.77996814
175	R	0.34244996	0.34244996	0.34244996	0.67891014
176	V	0.29996154	0.29996154	0.29996154	0.59467643
177	N	0.3051871	0.3051871	0.3051871	0.6050362
178	V	0.18664001	0.18664001	0.18664001	0.3700155
179	A	0.19582638	0.19582638	0.19582638	0.38822755
180	D	0.4043197	0.4043197	0.4043197	0.80156744
181	E	0.29874295	0.29874295	0.29874295	0.5922606
182	L	0.14874677	0.14874677	0.14874677	0.2948918
183	L	0.22634424	0.22634424	0.22634424	0.4487295
184	K	0.40365922	0.40365922	0.40365922	0.80025804
185	L	0.17264828	0.17264828	0.17264828	0.34227675
186	T	0.09054534	0.09054534	0.09054534	0.17950696
187	N	0.21439081	0.21439081	0.21439081	0.42503172
188	S	0.31257138	0.31257138	0.31257138	0.6196756
189	I	0.11890271	0.11890271	0.11890271	0.2357257
190	V	0.0005210563	0.0005210563	0.0005210563	0.0010329988
191	M	0.236226	0.236226	0.236226	0.46832016
192	R	0.25154397	0.25154397	0.25154397	0.49868816
193	M	0.055664223	0.055664223	0.055664223	0.11035482
194	A	0.13916004	0.13916004	0.13916004	0.27588603
195	I	0.19486162	0.19486162	0.19486162	0.3863149
196	S	0.17027903	0.17027903	0.17027903	0.3375797
197	K	0.34740195	0.34740195	0.34740195	0.6887275
198	S	0.33726254	0.33726254	0.33726254	0.668626
199	C	0.29719466	0.29719466	0.29719466	0.5891911
200	F	0.39049512	0.39049512	0.39049512	0.7741601
201	N	0.43003535	0.43003535	0.43003535	0.85254896
202	T	0.43781534	0.43781534	0.43781534	0.86797285
203	D	0.44149724	0.44149724	0.44149724	0.8752722
204	D	0.43770024	0.43770024	0.43770024	0.8677446
205	E	0.44012395	0.44012395	0.44012395	0.87254965
206	A	0.41805038	0.41805038	0.41805038	0.82878864
207	H	0.4812113	0.4812113	0.4812113	0.9540057
208	L	0.44487345	0.44487345	0.44487345	0.8819656
209	V	0.3373328	0.3373328	0.3373328	0.66876525
210	T	0.4342735	0.4342735	0.4342735	0.8609511
211	E	0.44197077	0.44197077	0.44197077	0.876211
212	R	0.35270664	0.35270664	0.35270664	0.6992441
213	V	0.31251848	0.31251848	0.31251848	0.6195707
214	K	0.42005813	0.42005813	0.42005813	0.83276904
215	E	0.3997738	0.3997738	0.3997738	0.79255515
216	S	0.34312838	0.34312838	0.34312838	0.6802551
217	A	0.29777896	0.29777896	0.29777896	0.59034944
218	E	0.3640311	0.3640311	0.3640311	0.72169495
219	L	0.34049985	0.34049985	0.34049985	0.675044
220	S	0.28226095	0.28226095	0.28226095	0.55958486
221	G	0.2044071	0.2044071	0.2044071	0.4052389
222	M	0.32964796	0.32964796	0.32964796	0.65353
223	V	0.22257869	0.22257869	0.22257869	0.44126424
224	N	0.13279548	0.13279548	0.13279548	0.26326823
225	L	0.17794904	0.17794904	0.17794904	0.35278556
226	A	0.10714361	0.10714361	0.10714361	0.21241316
227	D	0.108598344	0.108598344	0.108598344	0.21529719
228	Y	0.20078382	0.20078382	0.20078382	0.39805573
229	F	0.14293659	0.14293659	0.14293659	0.28337306
230	W	0.10164082	0.10164082	0.10164082	0.20150384
231	F	0.22176576	0.22176576	0.22176576	0.4396526
232	C	0.23920748	0.23920748	0.23920748	0.47423097
233	K	0.26469275	0.26469275	0.26469275	0.5247558
234	R	0.27695805	0.27695805	0.27695805	0.5490718
235	L	0.2182712	0.2182712	0.2182712	0.4327246
236	D	0.16798462	0.16798462	0.16798462	0.333031
237	L	0.2414153	0.2414153	0.2414153	0.478608
238	Q	-0.0052421964	0.0052421964	0.0052421964	0.010392701
239	G	0.18765172	0.18765172	0.18765172	0.37202123
240	I	0.30187365	0.30187365	0.30187365	0.59846723
241	G	0.3360373	0.3360373	0.3360373	0.666197
242	K	0.31664824	0.31664824	0.31664824	0.62775797
243	K	0.3935829	0.3935829	0.3935829	0.78028166
244	L	0.2807731	0.2807731	0.2807731	0.5566352
245	K	0.40064797	0.40064797	0.40064797	0.79428816
246	E	0.38815317	0.38815317	0.38815317	0.7695171
247	V	0.33708572	0.33708572	0.33708572	0.6682755
248	R	0.2769349	0.2769349	0.2769349	0.5490259
249	D	0.38670906	0.38670906	0.38670906	0.7666542
250	R	0.39394346	0.39394346	0.39394346	0.78099644
251	F	0.2942342	0.2942342	0.2942342	0.5833219
252	D	0.2561421	0.2561421	0.2561421	0.50780404
253	T	0.40431938	0.40431938	0.40431938	0.8015668
254	M	0.36122736	0.36122736	0.36122736	0.71613646
255	I	0.20620343	0.20620343	0.20620343	0.40880015
256	E	0.30089307	0.30089307	0.30089307	0.5965232
257	S	0.4209285	0.4209285	0.4209285	0.83449453
258	I	0.25480992	0.25480992	0.25480992	0.50516295
259	I	0.24664268	0.24664268	0.24664268	0.48897132
260	E	0.39545688	0.39545688	0.39545688	0.7839968
261	E	0.40771973	0.40771973	0.40771973	0.808308
262	H	0.23571676	0.23571676	0.23571676	0.46731058
263	E	0.38811898	0.38811898	0.38811898	0.76944935
264	E	0.4441319	0.4441319	0.4441319	0.8804955
265	A	0.39808682	0.39808682	0.39808682	0.7892107
266	R	0.34195852	0.34195852	0.34195852	0.67793584
267	N	0.42719015	0.42719015	0.42719015	0.84690833
268	K	0.42603803	0.42603803	0.42603803	0.8446242
269	S	0.4149146	0.4149146	0.4149146	0.82257193
270	T	0.40080762	0.40080762	0.40080762	0.7946047
271	T	0.3840391	0.3840391	0.3840391	0.76136094
272	K	0.41189593	0.41189593	0.41189593	0.8165874
273	D	0.43944147	0.43944147	0.43944147	0.8711966
274	A	0.3912736	0.3912736	0.3912736	0.7757034
275	A	0.35617054	0.35617054	0.35617054	0.70611125
276	K	0.39563778	0.39563778	0.39563778	0.78435546
277	D	0.20499665	0.20499665	0.20499665	0.40640768
278	V	0.14347856	0.14347856	0.14347856	0.28444752
279	L	0.14960296	0.14960296	0.14960296	0.29658923
280	D	0.28650856	0.28650856	0.28650856	0.5680058
281	A	0.37321723	0.37321723	0.37321723	0.7399065
282	L	0.25956583	0.25956583	0.25956583	0.5145916
283	L	0.31059197	0.31059197	0.31059197	0.6157513
284	S	0.43280494	0.43280494	0.43280494	0.8580397
285	I	0.42322412	0.42322412	0.42322412	0.8390456
286	S	0.39337113	0.39337113	0.39337113	0.7798618
287	E	0.41679597	0.41679597	0.41679597	0.82630175
288	D	0.43458283	0.43458283	0.43458283	0.86156434
289	Q	0.42330742	0.42330742	0.42330742	0.83921075
290	S	0.42354298	0.42354298	0.42354298	0.83967775
291	S	0.40870917	0.40870917	0.40870917	0.8102696
292	E	0.40753886	0.40753886	0.40753886	0.8079494
293	V	0.40108034	0.40108034	0.40108034	0.7951454
294	K	0.4166493	0.4166493	0.4166493	0.826011
295	I	0.30688623	0.30688623	0.30688623	0.6084047
296	T	0.36589143	0.36589143	0.36589143	0.72538304
297	R	0.33000332	0.33000332	0.33000332	0.6542345
298	D	0.379511	0.379511	0.379511	0.75238395
299	N	0.2411372	0.2411372	0.2411372	0.47805667
300	I	0.2778936	0.2778936	0.2778936	0.55092657
301	K	0.1656019	0.1656019	0.1656019	0.32830724
302	G	0.16195503	0.16195503	0.16195503	0.3210773
303	F	0.21365386	0.21365386	0.21365386	0.4235707
304	L	0.16105889	0.16105889	0.16105889	0.31930068
305	V	0.16049963	0.16049963	0.16049963	0.31819195
306	D	0.14624956	0.14624956	0.14624956	0.28994107
307	M	0.13468072	0.13468072	0.13468072	0.26700574
308	F	0.113978215	0.113978215	0.113978215	0.22596283
309	T	0.09728586	0.09728586	0.09728586	0.19287008
310	G	0.08429299	0.08429299	0.08429299	0.16711162
311	G	0.21727611	0.21727611	0.21727611	0.43075183
312	T	0.08339696	0.08339696	0.08339696	0.16533521
313	D	0.16827787	0.16827787	0.16827787	0.33361238
314	T	0.15401448	0.15401448	0.15401448	0.3053351
315	T	0.09686808	0.09686808	0.09686808	0.19204184
316	A	0.09517559	0.09517559	0.09517559	0.18868646
317	V	0.12470064	0.12470064	0.12470064	0.24722014
318	T	0.18077312	0.18077312	0.18077312	0.35838434
319	I	0.20781468	0.20781468	0.20781468	0.41199446
320	E	0.16347516	0.16347516	0.16347516	0.32409096
321	W	0.14227454	0.14227454	0.14227454	0.28206056
322	S	0.16948532	0.16948532	0.16948532	0.33600616
323	L	0.060496885	0.060496885	0.060496885	0.11993562
324	A	0.07443429	0.07443429	0.07443429	0.14756665
325	E	0.030244619	0.030244619	0.030244619	0.059960227
326	L	0.19877566	0.19877566	0.19877566	0.39407453
327	I	0.12373561	0.12373561	0.12373561	0.24530695
328	N	0.21019998	0.21019998	0.21019998	0.41672334
329	H	0.28275737	0.28275737	0.28275737	0.56056905
330	P	0.33490276	0.33490276	0.33490276	0.6639477
331	T	0.38623103	0.38623103	0.38623103	0.7657065
332	I	0.28339148	0.28339148	0.28339148	0.5618261
333	L	0.2654332	0.2654332	0.2654332	0.52622366
334	D	0.4308866	0.4308866	0.4308866	0.85423654
335	K	0.4417168	0.4417168	0.4417168	0.8757075
336	A	0.23750994	0.23750994	0.23750994	0.47086558
337	W	0.34948573	0.34948573	0.34948573	0.6928586
338	K	0.47942337	0.47942337	0.47942337	0.95046115
339	E	0.33533654	0.33533654	0.33533654	0.6648077
340	I	0.14393829	0.14393829	0.14393829	0.28535894
341	D	0.32877207	0.32877207	0.32877207	0.6517936
342	C	0.4309903	0.4309903	0.4309903	0.8544421
343	V	0.34850368	0.34850368	0.34850368	0.69091165
344	I	0.16939005	0.16939005	0.16939005	0.3358173
345	G	0.32170495	0.32170495	0.32170495	0.63778293
346	K	0.32628766	0.32628766	0.32628766	0.6468682
347	E	0.2719783	0.2719783	0.2719783	0.5391994
348	R	0.28331366	0.28331366	0.28331366	0.56167185
349	I	0.29576394	0.29576394	0.29576394	0.5863547
350	V	0.1898937	0.1898937	0.1898937	0.37646595
351	M	0.268131	0.268131	0.268131	0.5315721
352	E	0.15850382	0.15850382	0.15850382	0.31423524
353	S	0.25292408	0.25292408	0.25292408	0.50142425
354	D	0.2179198	0.2179198	0.2179198	0.43202794
355	I	0.266718	0.266718	0.266718	0.5287708
356	A	0.2754827	0.2754827	0.2754827	0.5461469
357	N	0.2902562	0.2902562	0.2902562	0.5754355
358	L	0.09940659	0.09940659	0.09940659	0.19707446
359	P	0.22719878	0.22719878	0.22719878	0.45042363
360	Y	0.14221163	0.14221163	0.14221163	0.28193584
361	L	0.05149159	0.05149159	0.05149159	0.102082536
362	Q	0.16639319	0.16639319	0.16639319	0.329876
363	A	0.08172441	0.08172441	0.08172441	0.16201939
364	I	0.038325384	0.038325384	0.038325384	0.07598042
365	V	0.13858171	0.13858171	0.13858171	0.27473947
366	K	0.079242535	0.079242535	0.079242535	0.15709904
367	E	0.048372354	0.048372354	0.048372354	0.09589863
368	T	0.0507777	0.0507777	0.0507777	0.100667246
369	L	-0.024922844	0.024922844	0.024922844	0.049409762
370	R	0.102839164	0.102839164	0.102839164	0.20387957
371	L	-0.018798359	0.018798359	0.018798359	0.037267916
372	H	0.0080959415	0.0080959415	0.0080959415	0.016050277
373	P	0.06655099	0.06655099	0.06655099	0.13193794
374	P	0.03401135	0.03401135	0.03401135	0.06742781
375	S	0.086711384	0.086711384	0.086711384	0.1719061
376	P	0.124465056	0.124465056	0.124465056	0.24675308
377	F	0.06347615	0.06347615	0.06347615	0.12584203
378	V	0.058106087	0.058106087	0.058106087	0.11519584
379	L	0.11605296	0.11605296	0.11605296	0.23007604
380	R	0.027824057	0.027824057	0.027824057	0.055161443
381	E	0.2044124	0.2044124	0.2044124	0.40524942
382	S	0.09875186	0.09875186	0.09875186	0.19577645
383	T	0.20157783	0.20157783	0.20157783	0.39962986
384	E	0.24459808	0.24459808	0.24459808	0.48491788
385	N	0.3162845	0.3162845	0.3162845	0.62703687
386	C	0.13738789	0.13738789	0.13738789	0.27237272
387	I	0.3079244	0.3079244	0.3079244	0.61046284
388	V	0.22960494	0.22960494	0.22960494	0.45519385
389	A	0.22577552	0.22577552	0.22577552	0.447602
390	G	0.28460473	0.28460473	0.28460473	0.5642314
391	Y	0.2594862	0.2594862	0.2594862	0.51443374
392	D	0.29610258	0.29610258	0.29610258	0.587026
393	V	0.16105817	0.16105817	0.16105817	0.31929928
394	P	0.19411166	0.19411166	0.19411166	0.3848281
395	A	0.17569089	0.17569089	0.17569089	0.34830877
396	K	0.09170241	0.09170241	0.09170241	0.18180084
397	T	0.0457715	0.0457715	0.0457715	0.0907424
398	Q	0.17410067	0.17410067	0.17410067	0.34515613
399	V	0.14825955	0.14825955	0.14825955	0.29392588
400	F	0.14694293	0.14694293	0.14694293	0.29131567
401	I	0.01277832	0.01277832	0.01277832	0.025333134
402	N	0.042972744	0.042972744	0.042972744	0.08519385
403	V	-0.028136376	0.028136376	0.028136376	0.05578062
404	W	0.06280434	0.06280434	0.06280434	0.12451017
405	A	0.064736806	0.064736806	0.064736806	0.1283413
406	I	0.1268043	0.1268043	0.1268043	0.25139067
407	G	0.024310831	0.024310831	0.024310831	0.04819644
408	R	0.10430266	0.10430266	0.10430266	0.20678096
409	D	0.22226076	0.22226076	0.22226076	0.44063395
410	P	0.2888359	0.2888359	0.2888359	0.5726198
411	K	0.32518587	0.32518587	0.32518587	0.6446839
412	H	0.23161922	0.23161922	0.23161922	0.45918718
413	W	0.17777862	0.17777862	0.17777862	0.3524477
414	D	0.3481571	0.3481571	0.3481571	0.6902246
415	N	0.2588507	0.2588507	0.2588507	0.5131738
416	P	0.1669014	0.1669014	0.1669014	0.3308835
417	L	0.20611697	0.20611697	0.20611697	0.40862876
418	E	0.27616602	0.27616602	0.27616602	0.5475016
419	F	0.08612607	0.08612607	0.08612607	0.1707457
420	R	0.22501794	0.22501794	0.22501794	0.4461001
421	P	0.07405081	0.07405081	0.07405081	0.14680639
422	E	0.17796518	0.17796518	0.17796518	0.35281757
423	R	0.17389472	0.17389472	0.17389472	0.34474784
424	F	0.13129473	0.13129473	0.13129473	0.26029298
425	L	0.26243252	0.26243252	0.26243252	0.5202748
426	S	0.39224407	0.39224407	0.39224407	0.7776274
427	K	0.4382675	0.4382675	0.4382675	0.86886925
428	E	0.4188936	0.4188936	0.4188936	0.8304603
429	E	0.42146674	0.42146674	0.42146674	0.8355616
430	S	0.43503708	0.43503708	0.43503708	0.8624649
431	G	0.4231682	0.4231682	0.4231682	0.8389348
432	K	0.43917382	0.43917382	0.43917382	0.870666
433	K	0.43060416	0.43060416	0.43060416	0.8536766
434	N	0.44776258	0.44776258	0.44776258	0.88769335
435	Q	0.44519353	0.44519353	0.44519353	0.8826002
436	L	0.3988327	0.3988327	0.3988327	0.7906894
437	E	0.33078066	0.33078066	0.33078066	0.6557756
438	V	0.30380973	0.30380973	0.30380973	0.60230553
439	R	0.28458166	0.28458166	0.28458166	0.5641857
440	G	0.3119668	0.3119668	0.3119668	0.618477
441	Q	0.30422148	0.30422148	0.30422148	0.6031218
442	H	0.31302842	0.31302842	0.31302842	0.6205817
443	Y	0.263253	0.263253	0.263253	0.5219014
444	Q	0.24367288	0.24367288	0.24367288	0.48308367
445	L	0.18663037	0.18663037	0.18663037	0.36999637
446	L	0.14343013	0.14343013	0.14343013	0.28435153
447	P	0.1472886	0.1472886	0.1472886	0.29200098
448	F	0.12371711	0.12371711	0.12371711	0.24527027
449	G	0.110707514	0.110707514	0.110707514	0.21947864
450	S	0.04396622	0.04396622	0.04396622	0.087163426
451	G	0.093103655	0.093103655	0.093103655	0.18457884
452	R	0.05734259	0.05734259	0.05734259	0.113682196
453	R	0.05736246	0.05736246	0.05736246	0.11372159
454	G	0.038445454	0.038445454	0.038445454	0.076218456
455	C	0.1529276	0.1529276	0.1529276	0.30318034
456	P	0.014546832	0.014546832	0.014546832	0.028839225
457	G	0.15767348	0.15767348	0.15767348	0.31258908
458	T	0.11905559	0.11905559	0.11905559	0.23602878
459	S	0.14260937	0.14260937	0.14260937	0.28272435
460	L	0.14244731	0.14244731	0.14244731	0.28240305
461	A	0.17572717	0.17572717	0.17572717	0.34838068
462	L	0.1612379	0.1612379	0.1612379	0.31965557
463	N	0.16862993	0.16862993	0.16862993	0.33431035
464	V	0.10452444	0.10452444	0.10452444	0.20722064
465	A	0.12676856	0.12676856	0.12676856	0.2513198
466	Q	0.18386209	0.18386209	0.18386209	0.36450824
467	T	0.15518259	0.15518259	0.15518259	0.30765086
468	T	0.1736983	0.1736983	0.1736983	0.34435844
469	L	0.1974249	0.1974249	0.1974249	0.39139664
470	A	0.056626305	0.056626305	0.056626305	0.11226216
471	A	0.13208783	0.13208783	0.13208783	0.2618653
472	M	0.21988426	0.21988426	0.21988426	0.4359225
473	I	0.1101804	0.1101804	0.1101804	0.21843363
474	Q	0.15912	0.15912	0.15912	0.3154568
475	C	0.23756872	0.23756872	0.23756872	0.4709821
476	F	0.19114329	0.19114329	0.19114329	0.3789433
477	E	0.34152308	0.34152308	0.34152308	0.6770726
478	W	0.21705559	0.21705559	0.21705559	0.43031466
479	K	0.45264092	0.45264092	0.45264092	0.8973647
480	G	0.3977486	0.3977486	0.3977486	0.7885401
481	G	0.42769745	0.42769745	0.42769745	0.84791404
482	E	0.4309144	0.4309144	0.4309144	0.8542917
483	E	0.42070615	0.42070615	0.42070615	0.8340537
484	G	0.4259284	0.4259284	0.4259284	0.8444069
485	N	0.4406588	0.4406588	0.4406588	0.87361
486	G	0.3810536	0.3810536	0.3810536	0.75544214
487	C	0.42024365	0.42024365	0.42024365	0.8331368
488	V	0.34767196	0.34767196	0.34767196	0.68926275
489	D	0.3935435	0.3935435	0.3935435	0.7802035
490	M	0.2787664	0.2787664	0.2787664	0.5526569
491	K	0.34554875	0.34554875	0.34554875	0.68505347
492	E	0.26417154	0.26417154	0.26417154	0.52372247
493	G	0.33635235	0.33635235	0.33635235	0.66682154
494	P	0.34796447	0.34796447	0.34796447	0.68984264
495	S	0.2505677	0.2505677	0.2505677	0.4967527
496	L	0.29230425	0.29230425	0.29230425	0.5794958
497	I	0.20336829	0.20336829	0.20336829	0.40317947
498	L	0.22744028	0.22744028	0.22744028	0.4509024
499	S	0.26454663	0.26454663	0.26454663	0.5244661
500	R	0.1753496	0.1753496	0.1753496	0.34763214
501	A	0.20891656	0.20891656	0.20891656	0.41417894
502	Q	0.267155	0.267155	0.267155	0.52963716
503	P	0.31014907	0.31014907	0.31014907	0.6148733
504	L	0.2464775	0.2464775	0.2464775	0.48864385
505	I	0.352409	0.352409	0.352409	0.698654
506	C	0.12384138	0.12384138	0.12384138	0.24551666
507	V	0.37869248	0.37869248	0.37869248	0.7507612
508	P	0.31045014	0.31045014	0.31045014	0.6154702
509	K	0.4093008	0.4093008	0.4093008	0.8114425
510	P	0.3963465	0.3963465	0.3963465	0.7857605
511	R	0.33600873	0.33600873	0.33600873	0.6661403
512	L	0.37614205	0.37614205	0.37614205	0.745705
513	V	0.35753754	0.35753754	0.35753754	0.70882136
514	P	0.3859748	0.3859748	0.3859748	0.76519847
515	F	0.40638968	0.40638968	0.40638968	0.8056712
516	P	0.40872595	0.40872595	0.40872595	0.81030285
517	S	0.43159124	0.43159124	0.43159124	0.8556335
518	M	0.43668672	0.43668672	0.43668672	0.86573535
519	S	0.43186283	0.43186283	0.43186283	0.8561719
520	I	0.39199263	0.39199263	0.39199263	0.7771289
