## Supplementary material for "The N-Terminus of *Sophora tonkinensis* Cytochrome P450s Evolves Neutrally yet Encodes Rich Functional Information: A Protein Language Model Analysis": Dataset S1: StonChr1AG032010.1_residue_importance.csv

position	amino_acid	cosine_similarity	abs_cosine	final_score	final_score_norm
1	M	0.39700076	0.39700076	0.39700076	0.8085974
2	I	0.27709815	0.27709815	0.27709815	0.5643839
3	Y	0.30581552	0.30581552	0.30581552	0.62287444
4	T	0.3041867	0.3041867	0.3041867	0.6195569
5	Q	0.33075136	0.33075136	0.33075136	0.6736629
6	C	0.31326264	0.31326264	0.31326264	0.6380425
7	T	0.2892867	0.2892867	0.2892867	0.58920914
8	V	0.27315935	0.27315935	0.27315935	0.5563615
9	L	0.26849154	0.26849154	0.26849154	0.54685426
10	Y	0.29887438	0.29887438	0.29887438	0.608737
11	I	0.26940447	0.26940447	0.26940447	0.5487137
12	D	0.31796554	0.31796554	0.31796554	0.6476212
13	V	0.2572018	0.2572018	0.2572018	0.5238597
14	S	0.29043764	0.29043764	0.29043764	0.59155333
15	L	0.28398547	0.28398547	0.28398547	0.57841176
16	R	0.28366494	0.28366494	0.28366494	0.5777589
17	F	0.31360307	0.31360307	0.31360307	0.6387359
18	L	0.29171595	0.29171595	0.29171595	0.5941569
19	K	0.27630985	0.27630985	0.27630985	0.5627783
20	K	0.27165845	0.27165845	0.27165845	0.5533045
21	K	0.28394097	0.28394097	0.28394097	0.57832116
22	N	0.30783644	0.30783644	0.30783644	0.6269906
23	F	0.34614202	0.34614202	0.34614202	0.70501006
24	D	0.3596256	0.3596256	0.3596256	0.73247296
25	T	0.35750017	0.35750017	0.35750017	0.72814393
26	H	0.40239155	0.40239155	0.40239155	0.81957716
27	V	0.36660355	0.36660355	0.36660355	0.7466854
28	Y	0.3960805	0.3960805	0.3960805	0.806723
29	N	0.42728382	0.42728382	0.42728382	0.87027687
30	S	0.42690423	0.42690423	0.42690423	0.86950374
31	P	0.45247167	0.45247167	0.45247167	0.92157865
32	L	0.44172308	0.44172308	0.44172308	0.8996863
33	L	0.4607861	0.4607861	0.4607861	0.93851316
34	I	0.45919514	0.45919514	0.45919514	0.93527275
35	V	0.460299	0.460299	0.460299	0.93752104
36	L	0.46607512	0.46607512	0.46607512	0.9492857
37	C	0.49097458	0.49097458	0.49097458	1.0
38	T	0.44942856	0.44942856	0.44942856	0.91538054
39	V	0.45482448	0.45482448	0.45482448	0.92637074
40	I	0.45777386	0.45777386	0.45777386	0.93237793
41	I	0.43793234	0.43793234	0.43793234	0.8919654
42	L	0.43164843	0.43164843	0.43164843	0.87916654
43	F	0.43489453	0.43489453	0.43489453	0.8857781
44	E	0.44824666	0.44824666	0.44824666	0.9129733
45	K	0.45955962	0.45955962	0.45955962	0.9360151
46	F	0.42007962	0.42007962	0.42007962	0.85560364
47	W	0.36142784	0.36142784	0.36142784	0.7361437
48	L	0.34401545	0.34401545	0.34401545	0.70067877
49	K	0.3661148	0.3661148	0.3661148	0.7456899
50	P	0.40470436	0.40470436	0.40470436	0.82428783
51	Q	0.42031884	0.42031884	0.42031884	0.85609084
52	R	0.39999592	0.39999592	0.39999592	0.81469786
53	I	0.3969859	0.3969859	0.3969859	0.8085671
54	R	0.44172555	0.44172555	0.44172555	0.8996913
55	S	0.4367772	0.4367772	0.4367772	0.8896127
56	V	0.40997738	0.40997738	0.40997738	0.8350277
57	L	0.31535196	0.31535196	0.31535196	0.6422979
58	Q	0.43166348	0.43166348	0.43166348	0.87919724
59	T	0.41098943	0.41098943	0.41098943	0.83708906
60	Q	0.3112615	0.3112615	0.3112615	0.6339666
61	G	0.37089688	0.37089688	0.37089688	0.7554299
62	I	0.31287047	0.31287047	0.31287047	0.63724375
63	T	0.3572011	0.3572011	0.3572011	0.72753483
64	G	0.18554243	0.18554243	0.18554243	0.3779064
65	P	0.24301466	0.24301466	0.24301466	0.49496385
66	K	0.32884195	0.32884195	0.32884195	0.6697739
67	P	0.29847813	0.29847813	0.29847813	0.6079299
68	S	0.24528967	0.24528967	0.24528967	0.4995975
69	F	0.18710874	0.18710874	0.18710874	0.3810966
70	L	0.22588323	0.22588323	0.22588323	0.46007115
71	Y	0.2526089	0.2526089	0.2526089	0.514505
72	G	0.21239552	0.21239552	0.21239552	0.43259984
73	N	0.24006301	0.24006301	0.24006301	0.488952
74	I	0.2804886	0.2804886	0.2804886	0.5712895
75	S	0.34074062	0.34074062	0.34074062	0.6940087
76	E	0.34781048	0.34781048	0.34781048	0.70840836
77	M	0.3685557	0.3685557	0.3685557	0.7506615
78	Q	0.42561632	0.42561632	0.42561632	0.8668806
79	Q	0.44520527	0.44520527	0.44520527	0.9067787
80	I	0.43800798	0.43800798	0.43800798	0.89211947
81	H	0.46083486	0.46083486	0.46083486	0.93861246
82	P	0.44004104	0.44004104	0.44004104	0.8962603
83	Q	0.44149312	0.44149312	0.44149312	0.8992179
84	P	0.43450874	0.43450874	0.43450874	0.88499236
85	P	0.45469624	0.45469624	0.45469624	0.92610955
86	E	0.4533104	0.4533104	0.4533104	0.9232869
87	S	0.46518758	0.46518758	0.46518758	0.94747794
88	V	0.47454122	0.47454122	0.47454122	0.96652913
89	N	0.4544335	0.4544335	0.4544335	0.9255744
90	A	0.4315071	0.4315071	0.4315071	0.8788787
91	L	0.46107754	0.46107754	0.46107754	0.93910676
92	D	0.47088543	0.47088543	0.47088543	0.95908314
93	K	0.4604186	0.4604186	0.4604186	0.93776464
94	W	0.4446378	0.4446378	0.4446378	0.9056229
95	V	0.43306756	0.43306756	0.43306756	0.882057
96	Y	0.4372783	0.4372783	0.4372783	0.8906333
97	S	0.41416466	0.41416466	0.41416466	0.8435562
98	V	0.37421665	0.37421665	0.37421665	0.7621915
99	F	0.27447978	0.27447978	0.27447978	0.5590509
100	P	0.34808353	0.34808353	0.34808353	0.70896447
101	Y	0.31550792	0.31550792	0.31550792	0.6426156
102	I	0.3271794	0.3271794	0.3271794	0.6663877
103	H	0.3886294	0.3886294	0.3886294	0.7915469
104	T	0.39503714	0.39503714	0.39503714	0.804598
105	W	0.24475335	0.24475335	0.24475335	0.49850515
106	K	0.37090495	0.37090495	0.37090495	0.7554464
107	K	0.41479626	0.41479626	0.41479626	0.8448427
108	Q	0.38352588	0.38352588	0.38352588	0.7811522
109	Y	0.3455523	0.3455523	0.3455523	0.70380896
110	G	0.30205885	0.30205885	0.30205885	0.615223
111	S	0.41481504	0.41481504	0.41481504	0.8448809
112	I	0.29211572	0.29211572	0.29211572	0.5949712
113	Y	0.17392589	0.17392589	0.17392589	0.35424623
114	M	0.24496663	0.24496663	0.24496663	0.49893954
115	Y	0.2680062	0.2680062	0.2680062	0.5458658
116	S	0.21728447	0.21728447	0.21728447	0.44255748
117	T	0.17269853	0.17269853	0.17269853	0.35174638
118	G	0.23708403	0.23708403	0.23708403	0.48288453
119	T	0.26739922	0.26739922	0.26739922	0.54462945
120	K	0.31819913	0.31819913	0.31819913	0.648097
121	Q	0.31727886	0.31727886	0.31727886	0.6462226
122	H	0.28506306	0.28506306	0.28506306	0.5806066
123	L	0.14573094	0.14573094	0.14573094	0.29681975
124	Y	0.15473798	0.15473798	0.15473798	0.31516495
125	V	0.25135964	0.25135964	0.25135964	0.5119606
126	D	0.22771962	0.22771962	0.22771962	0.46381143
127	K	0.26322764	0.26322764	0.26322764	0.53613293
128	P	0.23107763	0.23107763	0.23107763	0.4706509
129	D	0.35301632	0.35301632	0.35301632	0.7190114
130	L	0.24275611	0.24275611	0.24275611	0.49443725
131	I	0.22176613	0.22176613	0.22176613	0.45168558
132	K	0.26718503	0.26718503	0.26718503	0.5441932
133	E	0.294071	0.294071	0.294071	0.5989536
134	L	0.26676768	0.26676768	0.26676768	0.5433432
135	N	0.115788125	0.115788125	0.115788125	0.23583324
136	L	0.19858988	0.19858988	0.19858988	0.40448096
137	Q	0.22523095	0.22523095	0.22523095	0.4587426
138	R	0.1392197	0.1392197	0.1392197	0.28355786
139	S	0.094557084	0.094557084	0.094557084	0.1925906
140	L	0.17675506	0.17675506	0.17675506	0.36000857
141	D	0.15404351	0.15404351	0.15404351	0.31375048
142	L	0.08775905	0.08775905	0.08775905	0.17874458
143	G	0.17611644	0.17611644	0.17611644	0.35870785
144	R	0.10764488	0.10764488	0.10764488	0.21924736
145	P	0.11935732	0.11935732	0.11935732	0.24310285
146	S	0.19828312	0.19828312	0.19828312	0.4038562
147	Y	0.20104721	0.20104721	0.20104721	0.409486
148	L	0.13066219	0.13066219	0.13066219	0.2661282
149	T	0.23593825	0.23593825	0.23593825	0.48055086
150	K	0.30027708	0.30027708	0.30027708	0.61159396
151	K	0.18899608	0.18899608	0.18899608	0.38494065
152	L	0.122886196	0.122886196	0.122886196	0.25029033
153	K	0.26460093	0.26460093	0.26460093	0.53893
154	P	0.17673531	0.17673531	0.17673531	0.35996836
155	M	0.06661806	0.06661806	0.06661806	0.13568535
156	L	0.08924854	0.08924854	0.08924854	0.18177833
157	G	0.10694592	0.10694592	0.10694592	0.21782374
158	D	0.15313198	0.15313198	0.15313198	0.3118939
159	G	-0.049451075	0.049451075	0.049451075	0.100720234
160	I	0.01894019	0.01894019	0.01894019	0.038576722
161	I	-0.07436064	0.07436064	0.07436064	0.15145518
162	R	0.019398658	0.019398658	0.019398658	0.039510515
163	A	-0.049625356	0.049625356	0.049625356	0.1010752
164	N	0.094206445	0.094206445	0.094206445	0.19187643
165	G	0.09815239	0.09815239	0.09815239	0.19991338
166	P	0.25611207	0.25611207	0.25611207	0.5216402
167	H	0.11697755	0.11697755	0.11697755	0.23825581
168	W	0.040681586	0.040681586	0.040681586	0.082858846
169	A	0.08558569	0.08558569	0.08558569	0.17431797
170	F	0.1519229	0.1519229	0.1519229	0.30943128
171	Q	-0.054046527	0.054046527	0.054046527	0.11008009
172	R	0.02766434	0.02766434	0.02766434	0.05634577
173	N	0.18449217	0.18449217	0.18449217	0.37576726
174	L	0.096912354	0.096912354	0.096912354	0.19738773
175	I	-0.044540443	0.044540443	0.044540443	0.09071843
176	A	-0.09746001	0.09746001	0.09746001	0.19850317
177	P	0.10476237	0.10476237	0.10476237	0.21337636
178	E	-0.0011613311	0.0011613311	0.0011613311	0.0023653589
179	F	-0.007633553	0.007633553	0.007633553	0.015547756
180	Y	0.03560643	0.03560643	0.03560643	0.07252194
181	L	0.10738965	0.10738965	0.10738965	0.21872751
182	S	0.15675576	0.15675576	0.15675576	0.3192747
183	K	0.09553151	0.09553151	0.09553151	0.19457527
184	I	0.0384458	0.0384458	0.0384458	0.07830507
185	K	0.21106677	0.21106677	0.21106677	0.42989346
186	N	0.273268	0.273268	0.273268	0.5565828
187	M	-0.021616261	0.021616261	0.021616261	0.044027254
188	V	0.21254349	0.21254349	0.21254349	0.4329012
189	G	0.37134916	0.37134916	0.37134916	0.7563511
190	L	0.23401101	0.23401101	0.23401101	0.4766255
191	M	-0.015255111	0.015255111	0.015255111	0.031071082
192	E	0.32603726	0.32603726	0.32603726	0.66406137
193	E	0.3820979	0.3820979	0.3820979	0.7782438
194	S	0.22404812	0.22404812	0.22404812	0.45633346
195	A	0.30279914	0.30279914	0.30279914	0.6167308
196	M	0.41133893	0.41133893	0.41133893	0.83780086
197	A	0.3669641	0.3669641	0.3669641	0.7474198
198	I	0.33878142	0.33878142	0.33878142	0.69001824
199	I	0.3708406	0.3708406	0.3708406	0.7553153
200	K	0.4284659	0.4284659	0.4284659	0.8726845
201	K	0.38673773	0.38673773	0.38673773	0.78769404
202	W	0.29616538	0.29616538	0.29616538	0.6032194
203	E	0.41122082	0.41122082	0.41122082	0.8375603
204	S	0.41111317	0.41111317	0.41111317	0.83734107
205	H	0.44371068	0.44371068	0.44371068	0.90373456
206	V	0.32040203	0.32040203	0.32040203	0.6525837
207	R	0.41038927	0.41038927	0.41038927	0.83586663
208	E	0.39809388	0.39809388	0.39809388	0.8108238
209	S	0.39476788	0.39476788	0.39476788	0.80404955
210	E	0.35029998	0.35029998	0.35029998	0.71347886
211	G	0.32108352	0.32108352	0.32108352	0.6539718
212	G	0.35841593	0.35841593	0.35841593	0.73000914
213	I	0.36978346	0.36978346	0.36978346	0.75316215
214	A	0.38022858	0.38022858	0.38022858	0.7744364
215	E	0.30410966	0.30410966	0.30410966	0.6194
216	I	0.28425378	0.28425378	0.28425378	0.5789582
217	I	0.2518505	0.2518505	0.2518505	0.5129603
218	I	0.20807563	0.20807563	0.20807563	0.4238012
219	D	0.25231382	0.25231382	0.25231382	0.51390404
220	E	0.40142435	0.40142435	0.40142435	0.8176072
221	D	0.3600905	0.3600905	0.3600905	0.73341984
222	L	0.17345566	0.17345566	0.17345566	0.35328847
223	K	0.2549586	0.2549586	0.2549586	0.51929086
224	S	0.37750018	0.37750018	0.37750018	0.7688793
225	L	0.2293465	0.2293465	0.2293465	0.467125
226	T	0.090730205	0.090730205	0.090730205	0.18479614
227	A	0.20567882	0.20567882	0.20567882	0.4189195
228	D	0.3279211	0.3279211	0.3279211	0.6678983
229	I	0.12711695	0.12711695	0.12711695	0.2589074
230	I	0.045026027	0.045026027	0.045026027	0.09170745
231	S	0.106645204	0.106645204	0.106645204	0.21721126
232	K	0.2954919	0.2954919	0.2954919	0.60184765
233	A	0.16139482	0.16139482	0.16139482	0.32872337
234	C	0.124426045	0.124426045	0.124426045	0.25342664
235	F	0.04541287	0.04541287	0.04541287	0.09249536
236	G	0.22795849	0.22795849	0.22795849	0.46429795
237	S	0.2557787	0.2557787	0.2557787	0.52096117
238	S	0.25439814	0.25439814	0.25439814	0.5181493
239	Y	0.23294738	0.23294738	0.23294738	0.47445914
240	A	0.37654987	0.37654987	0.37654987	0.76694375
241	Q	0.3965742	0.3965742	0.3965742	0.8077286
242	G	0.27499124	0.27499124	0.27499124	0.5600926
243	N	0.4114959	0.4114959	0.4114959	0.8381206
244	Q	0.4223201	0.4223201	0.4223201	0.86016697
245	I	0.3555733	0.3555733	0.3555733	0.7242194
246	F	0.28341746	0.28341746	0.28341746	0.5772549
247	A	0.39481276	0.39481276	0.39481276	0.8041409
248	K	0.33899552	0.33899552	0.33899552	0.6904543
249	L	0.26030827	0.26030827	0.26030827	0.53018683
250	S	0.34142387	0.34142387	0.34142387	0.6954003
251	T	0.4074063	0.4074063	0.4074063	0.829791
252	M	0.38406837	0.38406837	0.38406837	0.78225714
253	Q	0.37570462	0.37570462	0.37570462	0.76522213
254	A	0.4211445	0.4211445	0.4211445	0.85777247
255	T	0.44498897	0.44498897	0.44498897	0.9063381
256	L	0.4129452	0.4129452	0.4129452	0.8410725
257	A	0.40940252	0.40940252	0.40940252	0.8338569
258	R	0.4293523	0.4293523	0.4293523	0.8744899
259	P	0.42416316	0.42416316	0.42416316	0.8639208
260	I	0.4083584	0.4083584	0.4083584	0.83173025
261	R	0.4362668	0.4362668	0.4362668	0.8885731
262	Y	0.39634204	0.39634204	0.39634204	0.80725574
263	L	0.32333502	0.32333502	0.32333502	0.6585576
264	P	0.28737596	0.28737596	0.28737596	0.5853174
265	T	0.3330028	0.3330028	0.3330028	0.6782486
266	K	0.35545066	0.35545066	0.35545066	0.7239696
267	E	0.38838655	0.38838655	0.38838655	0.7910523
268	N	0.27702707	0.27702707	0.27702707	0.56423914
269	K	0.35360968	0.35360968	0.35360968	0.72021997
270	E	0.3602709	0.3602709	0.3602709	0.73378724
271	M	0.34458452	0.34458452	0.34458452	0.70183784
272	W	0.395739	0.395739	0.395739	0.8060275
273	K	0.3538373	0.3538373	0.3538373	0.7206836
274	L	0.29653004	0.29653004	0.29653004	0.6039621
275	E	0.3691685	0.3691685	0.3691685	0.7519096
276	K	0.37485284	0.37485284	0.37485284	0.7634873
277	E	0.33920765	0.33920765	0.33920765	0.6908864
278	V	0.29244536	0.29244536	0.29244536	0.59564257
279	N	0.2990108	0.2990108	0.2990108	0.60901487
280	M	0.37728223	0.37728223	0.37728223	0.76843536
281	L	0.3718196	0.3718196	0.3718196	0.75730926
282	I	0.2669071	0.2669071	0.2669071	0.54362714
283	T	0.37760404	0.37760404	0.37760404	0.76909083
284	K	0.41431078	0.41431078	0.41431078	0.84385383
285	I	0.33130798	0.33130798	0.33130798	0.6747966
286	I	0.3641095	0.3641095	0.3641095	0.7416056
287	N	0.40864256	0.40864256	0.40864256	0.832309
288	D	0.404048	0.404048	0.404048	0.82295096
289	R	0.31248543	0.31248543	0.31248543	0.63645947
290	V	0.42106023	0.42106023	0.42106023	0.85760087
291	A	0.39533627	0.39533627	0.39533627	0.8052072
292	E	0.4079825	0.4079825	0.4079825	0.8309646
293	K	0.35926634	0.35926634	0.35926634	0.73174125
294	Q	0.38175762	0.38175762	0.38175762	0.7775507
295	N	0.38448897	0.38448897	0.38448897	0.78311384
296	S	0.3904013	0.3904013	0.3904013	0.7951558
297	V	0.38243094	0.38243094	0.38243094	0.7789221
298	H	0.3890774	0.3890774	0.3890774	0.79245937
299	G	0.39271316	0.39271316	0.39271316	0.79986453
300	N	0.399191	0.399191	0.399191	0.8130584
301	Q	0.37034053	0.37034053	0.37034053	0.7542967
302	K	0.30831176	0.30831176	0.30831176	0.6279587
303	D	0.2010138	0.2010138	0.2010138	0.40941796
304	L	0.14775114	0.14775114	0.14775114	0.3009344
305	L	0.18317026	0.18317026	0.18317026	0.37307483
306	Q	0.22183485	0.22183485	0.22183485	0.45182553
307	I	0.3121714	0.3121714	0.3121714	0.6358199
308	I	0.32114255	0.32114255	0.32114255	0.654092
309	I	0.39919165	0.39919165	0.39919165	0.8130597
310	E	0.36634186	0.36634186	0.36634186	0.7461524
311	G	0.435909	0.435909	0.435909	0.8878443
312	L	0.462149	0.462149	0.462149	0.94128907
313	T	0.4338744	0.4338744	0.4338744	0.8837003
314	N	0.43378103	0.43378103	0.43378103	0.8835102
315	A	0.43201044	0.43201044	0.43201044	0.8799039
316	T	0.40960827	0.40960827	0.40960827	0.83427596
317	T	0.4198093	0.4198093	0.4198093	0.85505307
318	S	0.42614412	0.42614412	0.42614412	0.86795557
319	N	0.43233064	0.43233064	0.43233064	0.88055605
320	S	0.41587892	0.41587892	0.41587892	0.84704775
321	D	0.42448643	0.42448643	0.42448643	0.86457926
322	G	0.40328357	0.40328357	0.40328357	0.82139397
323	K	0.42144388	0.42144388	0.42144388	0.8583823
324	G	0.40512535	0.40512535	0.40512535	0.82514524
325	S	0.41726726	0.41726726	0.41726726	0.8498755
326	F	0.43208447	0.43208447	0.43208447	0.88005465
327	K	0.42621142	0.42621142	0.42621142	0.86809266
328	L	0.42529544	0.42529544	0.42529544	0.86622703
329	G	0.39339203	0.39339203	0.39339203	0.80124724
330	Q	0.423969	0.423969	0.423969	0.8635254
331	K	0.43248987	0.43248987	0.43248987	0.88088036
332	H	0.4376905	0.4376905	0.4376905	0.8914728
333	E	0.43037742	0.43037742	0.43037742	0.8765778
334	M	0.46468937	0.46468937	0.46468937	0.9464632
335	N	0.42982545	0.42982545	0.42982545	0.8754536
336	R	0.38035205	0.38035205	0.38035205	0.7746879
337	L	0.40475664	0.40475664	0.40475664	0.8243943
338	I	0.36903277	0.36903277	0.36903277	0.75163317
339	I	0.37698197	0.37698197	0.37698197	0.7678238
340	D	0.20400248	0.20400248	0.20400248	0.4155052
341	I	0.24052237	0.24052237	0.24052237	0.48988762
342	C	0.18283325	0.18283325	0.18283325	0.37238842
343	K	0.08447195	0.08447195	0.08447195	0.17204954
344	N	0.09121899	0.09121899	0.09121899	0.18579169
345	I	0.16492802	0.16492802	0.16492802	0.33591968
346	Y	0.13124098	0.13124098	0.13124098	0.26730707
347	F	-0.0024138181	0.0024138181	0.0024138181	0.004916381
348	A	0.109071486	0.109071486	0.109071486	0.22215302
349	G	0.23479027	0.23479027	0.23479027	0.47821268
350	S	0.21387139	0.21387139	0.21387139	0.43560582
351	E	0.19219463	0.19219463	0.19219463	0.39145535
352	S	0.08288681	0.08288681	0.08288681	0.16882098
353	S	0.13852929	0.13852929	0.13852929	0.28215164
354	S	0.15392551	0.15392551	0.15392551	0.31351015
355	L	0.14712529	0.14712529	0.14712529	0.2996597
356	A	0.16389973	0.16389973	0.16389973	0.3338253
357	V	0.19698742	0.19698742	0.19698742	0.40121716
358	T	0.1280277	0.1280277	0.1280277	0.2607624
359	W	0.05762174	0.05762174	0.05762174	0.11736196
360	T	0.17578849	0.17578849	0.17578849	0.35803992
361	L	0.07609167	0.07609167	0.07609167	0.15498087
362	L	0.10568859	0.10568859	0.10568859	0.21526285
363	L	0.12571022	0.12571022	0.12571022	0.2560422
364	L	0.112569824	0.112569824	0.112569824	0.22927831
365	A	0.06152089	0.06152089	0.06152089	0.12530361
366	F	0.27865434	0.27865434	0.27865434	0.5675535
367	H	0.26490644	0.26490644	0.26490644	0.5395523
368	P	0.31219864	0.31219864	0.31219864	0.63587534
369	D	0.3504633	0.3504633	0.3504633	0.7138115
370	W	0.23919709	0.23919709	0.23919709	0.48718834
371	Q	0.09419163	0.09419163	0.09419163	0.19184625
372	Q	0.3633252	0.3633252	0.3633252	0.7400082
373	R	0.3834571	0.3834571	0.3834571	0.7810121
374	V	0.26332122	0.26332122	0.26332122	0.53632355
375	R	0.26442397	0.26442397	0.26442397	0.53856957
376	S	0.43991604	0.43991604	0.43991604	0.89600575
377	E	0.32498145	0.32498145	0.32498145	0.66191095
378	I	0.2670033	0.2670033	0.2670033	0.54382306
379	V	0.38450685	0.38450685	0.38450685	0.78315026
380	E	0.4068751	0.4068751	0.4068751	0.8287091
381	T	0.38319632	0.38319632	0.38319632	0.780481
382	F	0.39639002	0.39639002	0.39639002	0.80735344
383	D	0.39379796	0.39379796	0.39379796	0.8020741
384	D	0.4176168	0.4176168	0.4176168	0.8505874
385	V	0.36878848	0.36878848	0.36878848	0.7511356
386	L	0.40788823	0.40788823	0.40788823	0.83077264
387	P	0.41813585	0.41813585	0.41813585	0.85164464
388	L	0.4172674	0.4172674	0.4172674	0.8498758
389	C	0.4325793	0.4325793	0.4325793	0.88106257
390	F	0.44220343	0.44220343	0.44220343	0.9006646
391	N	0.44130498	0.44130498	0.44130498	0.8988347
392	D	0.41340488	0.41340488	0.41340488	0.8420087
393	M	0.3890153	0.3890153	0.3890153	0.7923328
394	D	0.38812357	0.38812357	0.38812357	0.7905166
395	R	0.4135721	0.4135721	0.4135721	0.84234935
396	I	0.33212894	0.33212894	0.33212894	0.67646873
397	R	0.35999385	0.35999385	0.35999385	0.73322296
398	K	0.34853363	0.34853363	0.34853363	0.70988125
399	L	0.23872297	0.23872297	0.23872297	0.48622265
400	K	0.26804966	0.26804966	0.26804966	0.5459542
401	A	0.1314228	0.1314228	0.1314228	0.2676774
402	L	0.09037751	0.09037751	0.09037751	0.18407778
403	T	0.22385015	0.22385015	0.22385015	0.45593023
404	M	0.09564263	0.09564263	0.09564263	0.19480158
405	V	0.1498096	0.1498096	0.1498096	0.305127
406	I	0.08285246	0.08285246	0.08285246	0.16875102
407	Q	0.07050804	0.07050804	0.07050804	0.14360833
408	E	0.037885826	0.037885826	0.037885826	0.07716454
409	S	0.060331196	0.060331196	0.060331196	0.12288049
410	L	-0.055826746	0.055826746	0.055826746	0.11370598
411	R	0.06454554	0.06454554	0.06454554	0.13146412
412	L	-0.012603859	0.012603859	0.012603859	0.025671104
413	Y	0.007845399	0.007845399	0.007845399	0.015979236
414	G	0.10643267	0.10643267	0.10643267	0.21677837
415	P	0.095635645	0.095635645	0.095635645	0.19478737
416	S	0.07985948	0.07985948	0.07985948	0.16265503
417	V	0.14280687	0.14280687	0.14280687	0.29086408
418	T	0.08369381	0.08369381	0.08369381	0.17046465
419	A	0.06682469	0.06682469	0.06682469	0.13610621
420	S	0.16344443	0.16344443	0.16344443	0.33289796
421	R	0.06400091	0.06400091	0.06400091	0.13035484
422	E	0.12673223	0.12673223	0.12673223	0.25812382
423	A	0.030682797	0.030682797	0.030682797	0.062493656
424	F	0.049754757	0.049754757	0.049754757	0.10133877
425	A	0.22790028	0.22790028	0.22790028	0.4641794
426	N	0.29207346	0.29207346	0.29207346	0.5948851
427	V	0.16824697	0.16824697	0.16824697	0.3426796
428	K	0.30328128	0.30328128	0.30328128	0.6177128
429	L	0.22107822	0.22107822	0.22107822	0.45028445
430	G	0.20061387	0.20061387	0.20061387	0.40860337
431	D	0.30276233	0.30276233	0.30276233	0.6166558
432	L	0.2516051	0.2516051	0.2516051	0.51246053
433	M	0.35544688	0.35544688	0.35544688	0.7239619
434	L	0.1934637	0.1934637	0.1934637	0.39404017
435	P	0.2026985	0.2026985	0.2026985	0.41284928
436	K	0.098996	0.098996	0.098996	0.20163162
437	G	0.16347432	0.16347432	0.16347432	0.33295885
438	I	0.12922835	0.12922835	0.12922835	0.26320782
439	N	0.27127674	0.27127674	0.27127674	0.55252707
440	V	0.23743387	0.23743387	0.23743387	0.48359707
441	L	0.20775324	0.20775324	0.20775324	0.4231446
442	S	0.2833323	0.2833323	0.2833323	0.5770814
443	F	0.17024323	0.17024323	0.17024323	0.34674552
444	L	0.12898414	0.12898414	0.12898414	0.26271042
445	P	0.23891881	0.23891881	0.23891881	0.48662156
446	A	0.19572574	0.19572574	0.19572574	0.3986474
447	L	0.20254965	0.20254965	0.20254965	0.4125461
448	H	-0.057961214	0.057961214	0.057961214	0.11805339
449	R	0.1371677	0.1371677	0.1371677	0.27937844
450	D	0.19335535	0.19335535	0.19335535	0.39381948
451	T	0.2027856	0.2027856	0.2027856	0.41302666
452	D	0.33008784	0.33008784	0.33008784	0.6723115
453	N	0.13227451	0.13227451	0.13227451	0.26941213
454	W	0.021245198	0.021245198	0.021245198	0.043271482
455	G	0.08126941	0.08126941	0.08126941	0.16552672
456	P	0.17170563	0.17170563	0.17170563	0.34972408
457	D	0.18390374	0.18390374	0.18390374	0.37456876
458	A	0.0130290175	0.0130290175	0.0130290175	0.026537051
459	C	0.22805476	0.22805476	0.22805476	0.46449405
460	E	0.2404066	0.2404066	0.2404066	0.48965183
461	F	0.060174502	0.060174502	0.060174502	0.12256134
462	N	0.16116722	0.16116722	0.16116722	0.3282598
463	P	0.0014583742	0.0014583742	0.0014583742	0.002970366
464	E	0.12622379	0.12622379	0.12622379	0.25708824
465	R	0.09160585	0.09160585	0.09160585	0.18657961
466	F	-0.02346506	0.02346506	0.02346506	0.047792822
467	A	0.19410194	0.19410194	0.19410194	0.3953401
468	N	0.23638542	0.23638542	0.23638542	0.48146164
469	G	0.22325064	0.22325064	0.22325064	0.45470917
470	V	0.23162189	0.23162189	0.23162189	0.47175944
471	N	0.2931297	0.2931297	0.2931297	0.5970364
472	A	0.22773424	0.22773424	0.22773424	0.4638412
473	A	0.19798033	0.19798033	0.19798033	0.4032395
474	C	0.21117918	0.21117918	0.21117918	0.43012244
475	K	0.19374682	0.19374682	0.19374682	0.3946168
476	Y	0.21416812	0.21416812	0.21416812	0.4362102
477	P	0.17562063	0.17562063	0.17562063	0.35769802
478	Q	0.086592294	0.086592294	0.086592294	0.17636818
479	A	0.08024889	0.08024889	0.08024889	0.16344817
480	Y	0.101678684	0.101678684	0.101678684	0.20709562
481	I	0.07879639	0.07879639	0.07879639	0.16048975
482	P	0.054094464	0.054094464	0.054094464	0.110177726
483	F	0.005786741	0.005786741	0.005786741	0.011786234
484	G	-0.06404771	0.06404771	0.06404771	0.13045016
485	L	-0.019120658	0.019120658	0.019120658	0.038944293
486	G	0.08538655	0.08538655	0.08538655	0.17391238
487	N	0.09141461	0.09141461	0.09141461	0.1861901
488	R	-0.016082851	0.016082851	0.016082851	0.032756995
489	I	-0.026378118	0.026378118	0.026378118	0.053726036
490	C	0.06120267	0.06120267	0.06120267	0.12465548
491	V	-0.1731151	0.1731151	0.1731151	0.35259485
492	G	0.071631506	0.071631506	0.071631506	0.14589657
493	Q	-0.052864958	0.052864958	0.052864958	0.10767351
494	N	0.082787596	0.082787596	0.082787596	0.1686189
495	L	0.014837309	0.014837309	0.014837309	0.030220116
496	S	0.010977825	0.010977825	0.010977825	0.022359254
497	M	0.05536479	0.05536479	0.05536479	0.11276509
498	T	0.13219334	0.13219334	0.13219334	0.26924682
499	E	0.0322623	0.0322623	0.0322623	0.06571073
500	I	0.020653991	0.020653991	0.020653991	0.042067334
501	K	0.10773401	0.10773401	0.10773401	0.2194289
502	V	0.20328487	0.20328487	0.20328487	0.41404358
503	V	0.10401387	0.10401387	0.10401387	0.21185184
504	L	0.18149799	0.18149799	0.18149799	0.3696688
505	C	0.2464753	0.2464753	0.2464753	0.5020123
506	H	0.29234815	0.29234815	0.29234815	0.59544456
507	L	0.20371489	0.20371489	0.20371489	0.41491944
508	L	0.18932322	0.18932322	0.18932322	0.38560697
509	S	0.32360613	0.32360613	0.32360613	0.6591098
510	N	0.34787652	0.34787652	0.34787652	0.7085428
511	F	0.23752849	0.23752849	0.23752849	0.4837898
512	S	0.31655598	0.31655598	0.31655598	0.64475024
513	F	0.124956265	0.124956265	0.124956265	0.2545066
514	A	0.2806846	0.2806846	0.2806846	0.57168865
515	L	0.18044013	0.18044013	0.18044013	0.3675142
516	S	0.08163309	0.08163309	0.08163309	0.16626745
517	P	0.28185835	0.28185835	0.28185835	0.57407933
518	N	0.19733477	0.19733477	0.19733477	0.4019246
519	Y	0.074675985	0.074675985	0.074675985	0.15209746
520	Q	0.19859277	0.19859277	0.19859277	0.40448686
521	H	0.03451523	0.03451523	0.03451523	0.07029943
522	C	0.20052284	0.20052284	0.20052284	0.40841797
523	P	0.12563625	0.12563625	0.12563625	0.25589156
524	V	0.21332419	0.21332419	0.21332419	0.4344913
525	F	0.14047177	0.14047177	0.14047177	0.28610805
526	N	0.17879592	0.17879592	0.17879592	0.36416534
527	L	0.08898042	0.08898042	0.08898042	0.18123224
528	V	0.057697095	0.057697095	0.057697095	0.117515445
529	L	0.04217662	0.04217662	0.04217662	0.085903876
530	R	0.08002622	0.08002622	0.08002622	0.16299462
531	P	0.07071451	0.07071451	0.07071451	0.14402887
532	K	0.008172816	0.008172816	0.008172816	0.016646108
533	Y	0.1703124	0.1703124	0.1703124	0.3468864
534	G	0.21490514	0.21490514	0.21490514	0.43771136
535	V	0.03652848	0.03652848	0.03652848	0.07439994
536	M	0.24779658	0.24779658	0.24779658	0.50470346
537	L	0.1101726	0.1101726	0.1101726	0.22439574
538	L	0.28893438	0.28893438	0.28893438	0.58849156
539	V	0.2736484	0.2736484	0.2736484	0.5573576
540	S	0.37889355	0.37889355	0.37889355	0.77171725
541	K	0.39585945	0.39585945	0.39585945	0.8062728
542	V	0.33740827	0.33740827	0.33740827	0.68722147
