## Supplementary material for "The N-Terminus of *Sophora tonkinensis* Cytochrome P450s Evolves Neutrally yet Encodes Rich Functional Information: A Protein Language Model Analysis": Dataset S1: StonChr1AG032040.1_residue_importance.csv

position	amino_acid	cosine_similarity	abs_cosine	final_score	final_score_norm
1	M	0.45591998	0.45591998	0.45591998	0.9407358
2	A	0.36577442	0.36577442	0.36577442	0.75473136
3	D	0.42654508	0.42654508	0.42654508	0.8801243
4	E	0.42639098	0.42639098	0.42639098	0.8798063
5	G	0.40912938	0.40912938	0.40912938	0.84418905
6	Q	0.42699453	0.42699453	0.42699453	0.88105166
7	W	0.42349926	0.42349926	0.42349926	0.87383956
8	Q	0.43125448	0.43125448	0.43125448	0.88984156
9	F	0.4238019	0.4238019	0.4238019	0.87446404
10	H	0.42941257	0.42941257	0.42941257	0.886041
11	P	0.42302403	0.42302403	0.42302403	0.872859
12	E	0.43459573	0.43459573	0.43459573	0.89673585
13	R	0.43547058	0.43547058	0.43547058	0.898541
14	M	0.448282	0.448282	0.448282	0.9249758
15	V	0.43276674	0.43276674	0.43276674	0.8929619
16	K	0.45708007	0.45708007	0.45708007	0.94312954
17	E	0.48464188	0.48464188	0.48464188	1.0
18	I	0.46498585	0.46498585	0.46498585	0.95944214
19	C	0.46639517	0.46639517	0.46639517	0.96235013
20	W	0.4598587	0.4598587	0.4598587	0.94886285
21	S	0.48402345	0.48402345	0.48402345	0.9987239
22	V	0.4581171	0.4581171	0.4581171	0.9452693
23	L	0.45074263	0.45074263	0.45074263	0.930053
24	F	0.47386783	0.47386783	0.47386783	0.9777691
25	I	0.46301615	0.46301615	0.46301615	0.95537794
26	V	0.4587573	0.4587573	0.4587573	0.9465903
27	V	0.4614233	0.4614233	0.4614233	0.9520913
28	C	0.48154137	0.48154137	0.48154137	0.99360245
29	S	0.45825228	0.45825228	0.45825228	0.94554824
30	L	0.4376806	0.4376806	0.4376806	0.9031011
31	I	0.46155137	0.46155137	0.46155137	0.9523555
32	I	0.4497506	0.4497506	0.4497506	0.92800605
33	L	0.43500602	0.43500602	0.43500602	0.8975824
34	F	0.4367422	0.4367422	0.4367422	0.90116477
35	E	0.44419655	0.44419655	0.44419655	0.9165459
36	K	0.47791463	0.47791463	0.47791463	0.98611915
37	V	0.38952884	0.38952884	0.38952884	0.80374575
38	W	0.35038	0.35038	0.35038	0.72296685
39	L	0.32827914	0.32827914	0.32827914	0.67736435
40	R	0.36327136	0.36327136	0.36327136	0.74956656
41	P	0.40735534	0.40735534	0.40735534	0.84052855
42	Q	0.40885094	0.40885094	0.40885094	0.8436145
43	R	0.39967135	0.39967135	0.39967135	0.8246736
44	I	0.3969541	0.3969541	0.3969541	0.8190668
45	R	0.44518518	0.44518518	0.44518518	0.9185859
46	S	0.42972472	0.42972472	0.42972472	0.8866851
47	V	0.41366535	0.41366535	0.41366535	0.8535485
48	L	0.31010586	0.31010586	0.31010586	0.639866
49	Q	0.4355947	0.4355947	0.4355947	0.8987971
50	K	0.4072354	0.4072354	0.4072354	0.8402811
51	Q	0.27711603	0.27711603	0.27711603	0.57179546
52	G	0.3620852	0.3620852	0.3620852	0.74711907
53	I	0.29843166	0.29843166	0.29843166	0.61577773
54	R	0.35152733	0.35152733	0.35152733	0.7253342
55	G	0.18068442	0.18068442	0.18068442	0.37282047
56	P	0.24641915	0.24641915	0.24641915	0.5084562
57	K	0.35341498	0.35341498	0.35341498	0.72922915
58	P	0.33085993	0.33085993	0.33085993	0.6826895
59	S	0.22193679	0.22193679	0.22193679	0.45793977
60	F	0.14646706	0.14646706	0.14646706	0.3022171
61	P	0.21208763	0.21208763	0.21208763	0.4376172
62	Y	0.23810633	0.23810633	0.23810633	0.49130365
63	G	0.19810465	0.19810465	0.19810465	0.40876502
64	N	0.22291896	0.22291896	0.22291896	0.45996636
65	I	0.2625476	0.2625476	0.2625476	0.5417353
66	S	0.32686856	0.32686856	0.32686856	0.6744538
67	E	0.3395454	0.3395454	0.3395454	0.70061094
68	M	0.35356227	0.35356227	0.35356227	0.729533
69	Q	0.44545147	0.44545147	0.44545147	0.91913533
70	R	0.42858365	0.42858365	0.42858365	0.88433063
71	I	0.44818732	0.44818732	0.44818732	0.9247804
72	H	0.4653372	0.4653372	0.4653372	0.9601671
73	P	0.44369027	0.44369027	0.44369027	0.9155013
74	Q	0.4461885	0.4461885	0.4461885	0.9206561
75	P	0.44944674	0.44944674	0.44944674	0.9273791
76	P	0.45906097	0.45906097	0.45906097	0.94721687
77	V	0.44225875	0.44225875	0.44225875	0.9125475
78	S	0.45666683	0.45666683	0.45666683	0.94227684
79	V	0.4760149	0.4760149	0.4760149	0.9821993
80	N	0.44932798	0.44932798	0.44932798	0.92713404
81	S	0.45465517	0.45465517	0.45465517	0.938126
82	L	0.4658185	0.4658185	0.4658185	0.96116024
83	D	0.46458444	0.46458444	0.46458444	0.9586139
84	K	0.4601503	0.4601503	0.4601503	0.94946456
85	W	0.45377624	0.45377624	0.45377624	0.9363125
86	V	0.4410463	0.4410463	0.4410463	0.9100458
87	S	0.45262116	0.45262116	0.45262116	0.9339291
88	S	0.4397276	0.4397276	0.4397276	0.9073248
89	I	0.38361254	0.38361254	0.38361254	0.7915382
90	F	0.28324077	0.28324077	0.28324077	0.58443314
91	P	0.33755133	0.33755133	0.33755133	0.6964964
92	Y	0.313313	0.313313	0.313313	0.64648354
93	F	0.32782483	0.32782483	0.32782483	0.67642695
94	H	0.4023204	0.4023204	0.4023204	0.8301396
95	V	0.38777164	0.38777164	0.38777164	0.80011994
96	W	0.26582792	0.26582792	0.26582792	0.5485038
97	K	0.37987038	0.37987038	0.37987038	0.7838167
98	Q	0.41424474	0.41424474	0.41424474	0.854744
99	Q	0.39260855	0.39260855	0.39260855	0.8101003
100	Y	0.34478033	0.34478033	0.34478033	0.71141255
101	G	0.30470064	0.30470064	0.30470064	0.628713
102	S	0.41369963	0.41369963	0.41369963	0.8536192
103	I	0.30514592	0.30514592	0.30514592	0.62963176
104	Y	0.21104634	0.21104634	0.21104634	0.43546864
105	M	0.27689174	0.27689174	0.27689174	0.5713327
106	Y	0.2914976	0.2914976	0.2914976	0.60147005
107	S	0.22664155	0.22664155	0.22664155	0.46764746
108	T	0.20528921	0.20528921	0.20528921	0.4235895
109	G	0.23536783	0.23536783	0.23536783	0.4856531
110	T	0.2726278	0.2726278	0.2726278	0.5625346
111	K	0.33344406	0.33344406	0.33344406	0.68802154
112	Q	0.34939307	0.34939307	0.34939307	0.7209304
113	H	0.30203468	0.30203468	0.30203468	0.6232121
114	L	0.14711592	0.14711592	0.14711592	0.30355594
115	Y	0.17981921	0.17981921	0.17981921	0.37103522
116	V	0.2753898	0.2753898	0.2753898	0.5682336
117	D	0.23568349	0.23568349	0.23568349	0.4863044
118	K	0.28473747	0.28473747	0.28473747	0.5875214
119	P	0.23662983	0.23662983	0.23662983	0.48825708
120	D	0.34100735	0.34100735	0.34100735	0.70362747
121	F	0.24927667	0.24927667	0.24927667	0.5143523
122	I	0.22742832	0.22742832	0.22742832	0.46927088
123	K	0.26044023	0.26044023	0.26044023	0.53738695
124	D	0.30941477	0.30941477	0.30941477	0.63844
125	F	0.32611006	0.32611006	0.32611006	0.67288876
126	N	0.110683925	0.110683925	0.110683925	0.22838292
127	L	0.2207953	0.2207953	0.2207953	0.45558444
128	H	0.27096185	0.27096185	0.27096185	0.55909705
129	T	0.17849304	0.17849304	0.17849304	0.36829883
130	S	0.14066797	0.14066797	0.14066797	0.29025137
131	L	0.19420114	0.19420114	0.19420114	0.4007106
132	D	0.13658723	0.13658723	0.13658723	0.28183126
133	L	0.11908596	0.11908596	0.11908596	0.24571949
134	G	0.1752636	0.1752636	0.1752636	0.36163527
135	R	0.09623472	0.09623472	0.09623472	0.19856872
136	P	0.08482363	0.08482363	0.08482363	0.17502332
137	S	0.19846818	0.19846818	0.19846818	0.4095151
138	Y	0.2089095	0.2089095	0.2089095	0.4310595
139	L	0.117684625	0.117684625	0.117684625	0.24282801
140	T	0.26205942	0.26205942	0.26205942	0.540728
141	K	0.30248716	0.30248716	0.30248716	0.62414575
142	T	0.17357051	0.17357051	0.17357051	0.3581418
143	L	0.1260722	0.1260722	0.1260722	0.26013476
144	K	0.27306226	0.27306226	0.27306226	0.563431
145	P	0.17808121	0.17808121	0.17808121	0.36744907
146	M	0.051335316	0.051335316	0.051335316	0.10592423
147	L	0.059570473	0.059570473	0.059570473	0.122916475
148	G	0.09225886	0.09225886	0.09225886	0.19036503
149	N	0.18743826	0.18743826	0.18743826	0.3867562
150	G	-0.072950006	0.072950006	0.072950006	0.15052353
151	I	-0.017315125	0.017315125	0.017315125	0.03572767
152	L	-0.17682362	0.17682362	0.17682362	0.3648542
153	R	-0.004336441	0.004336441	0.004336441	0.008947723
154	A	-0.094609305	0.094609305	0.094609305	0.19521488
155	N	0.08554435	0.08554435	0.08554435	0.17651044
156	G	0.08492325	0.08492325	0.08492325	0.17522888
157	L	0.28632382	0.28632382	0.28632382	0.5907946
158	Q	0.15054722	0.15054722	0.15054722	0.310636
159	W	0.029342463	0.029342463	0.029342463	0.06054463
160	A	0.07974238	0.07974238	0.07974238	0.16453877
161	F	0.1682843	0.1682843	0.1682843	0.34723434
162	Q	-0.016255429	0.016255429	0.016255429	0.033541113
163	R	0.03742903	0.03742903	0.03742903	0.07723029
164	N	0.18611342	0.18611342	0.18611342	0.38402256
165	L	0.07631453	0.07631453	0.07631453	0.15746582
166	I	-0.08154037	0.08154037	0.08154037	0.1682487
167	A	-0.12414359	0.12414359	0.12414359	0.2561553
168	P	0.11741089	0.11741089	0.11741089	0.2422632
169	E	-0.01966064	0.01966064	0.01966064	0.040567357
170	F	-0.026865177	0.026865177	0.026865177	0.05543305
171	F	0.037907366	0.037907366	0.037907366	0.078217275
172	L	0.06662162	0.06662162	0.06662162	0.13746566
173	S	0.14181884	0.14181884	0.14181884	0.29262605
174	K	0.09369423	0.09369423	0.09369423	0.19332674
175	I	0.013701957	0.013701957	0.013701957	0.028272333
176	K	0.19053696	0.19053696	0.19053696	0.39315
177	N	0.25245988	0.25245988	0.25245988	0.5209205
178	M	-0.020207757	0.020207757	0.020207757	0.041696265
179	V	0.23275447	0.23275447	0.23275447	0.48026073
180	D	0.3834548	0.3834548	0.3834548	0.7912127
181	L	0.23829515	0.23829515	0.23829515	0.4916933
182	M	-0.022244072	0.022244072	0.022244072	0.045897957
183	E	0.34338063	0.34338063	0.34338063	0.70852447
184	E	0.40722242	0.40722242	0.40722242	0.8402543
185	S	0.2333807	0.2333807	0.2333807	0.4815529
186	A	0.31138662	0.31138662	0.31138662	0.6425087
187	M	0.40953717	0.40953717	0.40953717	0.8450305
188	P	0.3883274	0.3883274	0.3883274	0.8012667
189	I	0.3446804	0.3446804	0.3446804	0.7112064
190	I	0.3723848	0.3723848	0.3723848	0.76837105
191	R	0.42248437	0.42248437	0.42248437	0.87174547
192	K	0.4009679	0.4009679	0.4009679	0.8273488
193	W	0.2841427	0.2841427	0.2841427	0.5862942
194	E	0.42136952	0.42136952	0.42136952	0.86944515
195	S	0.41143236	0.41143236	0.41143236	0.84894097
196	R	0.43895775	0.43895775	0.43895775	0.9057363
197	I	0.31877226	0.31877226	0.31877226	0.65774804
198	K	0.41742578	0.41742578	0.41742578	0.8613077
199	S	0.4187177	0.4187177	0.4187177	0.86397344
200	E	0.3694904	0.3694904	0.3694904	0.76239884
201	G	0.33847985	0.33847985	0.33847985	0.6984123
202	G	0.31227124	0.31227124	0.31227124	0.644334
203	T	0.3568029	0.3568029	0.3568029	0.7362197
204	A	0.3605178	0.3605178	0.3605178	0.7438849
205	E	0.27971965	0.27971965	0.27971965	0.57716775
206	I	0.27676892	0.27676892	0.27676892	0.57107925
207	V	0.21752352	0.21752352	0.21752352	0.4488335
208	I	0.1840205	0.1840205	0.1840205	0.3797041
209	D	0.1922305	0.1922305	0.1922305	0.3966444
210	E	0.3996173	0.3996173	0.3996173	0.8245621
211	D	0.36040214	0.36040214	0.36040214	0.74364626
212	L	0.1520307	0.1520307	0.1520307	0.313697
213	K	0.24794106	0.24794106	0.24794106	0.51159644
214	T	0.39578906	0.39578906	0.39578906	0.8166629
215	L	0.23034032	0.23034032	0.23034032	0.47527942
216	T	0.087981164	0.087981164	0.087981164	0.1815385
217	A	0.21959628	0.21959628	0.21959628	0.4531104
218	D	0.33992	0.33992	0.33992	0.7013839
219	I	0.12025728	0.12025728	0.12025728	0.24813637
220	I	0.03366403	0.03366403	0.03366403	0.06946166
221	S	0.092482015	0.092482015	0.092482015	0.19082548
222	K	0.32246375	0.32246375	0.32246375	0.66536504
223	A	0.13627021	0.13627021	0.13627021	0.28117713
224	C	0.10347102	0.10347102	0.10347102	0.21349995
225	F	0.026802763	0.026802763	0.026802763	0.055304267
226	G	0.20367528	0.20367528	0.20367528	0.42025936
227	S	0.26778445	0.26778445	0.26778445	0.5525409
228	S	0.23563689	0.23563689	0.23563689	0.48620826
229	Y	0.22130114	0.22130114	0.22130114	0.45662817
230	A	0.37157357	0.37157357	0.37157357	0.76669717
231	Q	0.38080874	0.38080874	0.38080874	0.78575283
232	G	0.2169767	0.2169767	0.2169767	0.44770524
233	N	0.40011865	0.40011865	0.40011865	0.8255965
234	Q	0.3955747	0.3955747	0.3955747	0.8162206
235	I	0.31232056	0.31232056	0.31232056	0.64443576
236	F	0.234764	0.234764	0.234764	0.48440716
237	A	0.35480112	0.35480112	0.35480112	0.7320893
238	K	0.31244168	0.31244168	0.31244168	0.6446857
239	L	0.19673549	0.19673549	0.19673549	0.4059399
240	A	0.24135633	0.24135633	0.24135633	0.49800965
241	I	0.35444576	0.35444576	0.35444576	0.731356
242	M	0.28641543	0.28641543	0.28641543	0.5909836
243	Q	0.24429004	0.24429004	0.24429004	0.504063
244	A	0.35072815	0.35072815	0.35072815	0.7236852
245	T	0.35506392	0.35506392	0.35506392	0.7326315
246	L	0.35818896	0.35818896	0.35818896	0.73907965
247	A	0.33729085	0.33729085	0.33729085	0.695959
248	R	0.38898417	0.38898417	0.38898417	0.8026219
249	P	0.41729572	0.41729572	0.41729572	0.86103934
250	S	0.42585972	0.42585972	0.42585972	0.8787101
251	I	0.4326951	0.4326951	0.4326951	0.8928141
252	L	0.42431384	0.42431384	0.42431384	0.8755204
253	F	0.41784605	0.41784605	0.41784605	0.86217487
254	G	0.41441104	0.41441104	0.41441104	0.85508716
255	F	0.44089025	0.44089025	0.44089025	0.9097238
256	L	0.39809686	0.39809686	0.39809686	0.8214248
257	N	0.4137407	0.4137407	0.4137407	0.853704
258	L	0.41733667	0.41733667	0.41733667	0.86112386
259	R	0.43449157	0.43449157	0.43449157	0.8965209
260	Y	0.3881773	0.3881773	0.3881773	0.800957
261	L	0.30010912	0.30010912	0.30010912	0.6192389
262	P	0.27941403	0.27941403	0.27941403	0.57653713
263	T	0.2848982	0.2848982	0.2848982	0.587853
264	K	0.32927	0.32927	0.32927	0.6794089
265	E	0.37650797	0.37650797	0.37650797	0.7768787
266	N	0.2262695	0.2262695	0.2262695	0.46687979
267	K	0.34558845	0.34558845	0.34558845	0.71308005
268	E	0.3463793	0.3463793	0.3463793	0.7147119
269	M	0.33946285	0.33946285	0.33946285	0.7004406
270	W	0.37667724	0.37667724	0.37667724	0.777228
271	K	0.34594676	0.34594676	0.34594676	0.7138194
272	L	0.282914	0.282914	0.282914	0.5837589
273	E	0.33327845	0.33327845	0.33327845	0.6876798
274	K	0.362805	0.362805	0.362805	0.74860436
275	E	0.3222205	0.3222205	0.3222205	0.6648631
276	V	0.283586	0.283586	0.283586	0.5851455
277	N	0.31785282	0.31785282	0.31785282	0.65585095
278	M	0.38630515	0.38630515	0.38630515	0.79709405
279	L	0.34735766	0.34735766	0.34735766	0.7167306
280	I	0.25125146	0.25125146	0.25125146	0.5184271
281	T	0.38689363	0.38689363	0.38689363	0.7983083
282	K	0.41912577	0.41912577	0.41912577	0.8648154
283	I	0.31583014	0.31583014	0.31583014	0.65167737
284	I	0.37222674	0.37222674	0.37222674	0.76804495
285	N	0.42679626	0.42679626	0.42679626	0.88064253
286	D	0.40243497	0.40243497	0.40243497	0.83037597
287	R	0.3168439	0.3168439	0.3168439	0.65376914
288	E	0.4467217	0.4467217	0.4467217	0.92175627
289	A	0.40250137	0.40250137	0.40250137	0.830513
290	E	0.41816473	0.41816473	0.41816473	0.8628324
291	N	0.40182632	0.40182632	0.40182632	0.8291201
292	Q	0.39724967	0.39724967	0.39724967	0.8196767
293	N	0.39882928	0.39882928	0.39882928	0.82293606
294	S	0.40182886	0.40182886	0.40182886	0.82912534
295	E	0.39502004	0.39502004	0.39502004	0.8150762
296	H	0.4168297	0.4168297	0.4168297	0.86007774
297	G	0.4098079	0.4098079	0.4098079	0.8455891
298	N	0.40738583	0.40738583	0.40738583	0.8405915
299	Q	0.39694884	0.39694884	0.39694884	0.81905603
300	K	0.3375445	0.3375445	0.3375445	0.6964823
301	D	0.22499096	0.22499096	0.22499096	0.46424168
302	L	0.16175203	0.16175203	0.16175203	0.3337558
303	L	0.19223474	0.19223474	0.19223474	0.39665318
304	Q	0.27367714	0.27367714	0.27367714	0.5646997
305	T	0.37715408	0.37715408	0.37715408	0.7782119
306	I	0.3175084	0.3175084	0.3175084	0.6551402
307	L	0.377721	0.377721	0.377721	0.7793817
308	D	0.3975909	0.3975909	0.3975909	0.8203808
309	G	0.4333447	0.4333447	0.4333447	0.8941544
310	A	0.4447409	0.4447409	0.4447409	0.9176691
311	A	0.45097387	0.45097387	0.45097387	0.93053013
312	N	0.44541687	0.44541687	0.44541687	0.9190639
313	A	0.43734434	0.43734434	0.43734434	0.9024072
314	T	0.4169874	0.4169874	0.4169874	0.8604031
315	T	0.41428867	0.41428867	0.41428867	0.8548347
316	S	0.41358864	0.41358864	0.41358864	0.8533902
317	N	0.42103243	0.42103243	0.42103243	0.86874956
318	S	0.40228027	0.40228027	0.40228027	0.8300568
319	N	0.38740823	0.38740823	0.38740823	0.7993701
320	G	0.38830096	0.38830096	0.38830096	0.80121213
321	K	0.4073885	0.4073885	0.4073885	0.840597
322	G	0.39507675	0.39507675	0.39507675	0.8151932
323	S	0.40828127	0.40828127	0.40828127	0.8424391
324	F	0.42838413	0.42838413	0.42838413	0.88391894
325	K	0.4276605	0.4276605	0.4276605	0.8824258
326	L	0.43415314	0.43415314	0.43415314	0.8958226
327	E	0.42255178	0.42255178	0.42255178	0.8718846
328	Q	0.45160884	0.45160884	0.45160884	0.9318403
329	K	0.46651715	0.46651715	0.46651715	0.9626018
330	H	0.4590792	0.4590792	0.4590792	0.94725454
331	V	0.45224595	0.45224595	0.45224595	0.93315494
332	M	0.47877073	0.47877073	0.47877073	0.9878856
333	N	0.460358	0.460358	0.460358	0.9498931
334	R	0.40384036	0.40384036	0.40384036	0.83327585
335	L	0.43343276	0.43343276	0.43343276	0.89433616
336	I	0.40080956	0.40080956	0.40080956	0.82702214
337	I	0.38185424	0.38185424	0.38185424	0.7879101
338	D	0.2259272	0.2259272	0.2259272	0.4661735
339	I	0.24883437	0.24883437	0.24883437	0.51343966
340	C	0.18091975	0.18091975	0.18091975	0.37330607
341	K	0.065890215	0.065890215	0.065890215	0.1359565
342	N	0.06379272	0.06379272	0.06379272	0.13162857
343	I	0.11208751	0.11208751	0.11208751	0.23127905
344	Y	0.08186286	0.08186286	0.08186286	0.16891412
345	F	-0.05985127	0.05985127	0.05985127	0.12349587
346	A	0.080244735	0.080244735	0.080244735	0.16557533
347	G	0.20654942	0.20654942	0.20654942	0.42618978
348	S	0.17085913	0.17085913	0.17085913	0.35254717
349	E	0.15908542	0.15908542	0.15908542	0.32825357
350	S	0.047060948	0.047060948	0.047060948	0.09710459
351	S	0.10959355	0.10959355	0.10959355	0.22613305
352	A	0.11423521	0.11423521	0.11423521	0.23571056
353	I	0.10859434	0.10859434	0.10859434	0.22407131
354	A	0.15088607	0.15088607	0.15088607	0.3113352
355	V	0.19849464	0.19849464	0.19849464	0.40956974
356	T	0.11846697	0.11846697	0.11846697	0.2444423
357	W	0.04250386	0.04250386	0.04250386	0.08770158
358	T	0.1618102	0.1618102	0.1618102	0.3338758
359	L	0.07984253	0.07984253	0.07984253	0.16474542
360	L	0.08675095	0.08675095	0.08675095	0.17900011
361	L	0.10927151	0.10927151	0.10927151	0.22546858
362	L	0.102047905	0.102047905	0.102047905	0.21056353
363	A	0.088981934	0.088981934	0.088981934	0.18360348
364	L	0.25390583	0.25390583	0.25390583	0.523904
365	H	0.24279971	0.24279971	0.24279971	0.5009879
366	P	0.32844862	0.32844862	0.32844862	0.67771405
367	D	0.34003794	0.34003794	0.34003794	0.70162725
368	W	0.20687577	0.20687577	0.20687577	0.42686316
369	Q	0.09883012	0.09883012	0.09883012	0.20392402
370	Q	0.3695848	0.3695848	0.3695848	0.7625936
371	R	0.3852288	0.3852288	0.3852288	0.7948731
372	V	0.24807751	0.24807751	0.24807751	0.511878
373	R	0.2739902	0.2739902	0.2739902	0.5653457
374	S	0.44838876	0.44838876	0.44838876	0.92519605
375	E	0.3117176	0.3117176	0.3117176	0.64319164
376	I	0.24177028	0.24177028	0.24177028	0.4988638
377	V	0.3830359	0.3830359	0.3830359	0.79034835
378	E	0.4064792	0.4064792	0.4064792	0.83872074
379	T	0.4015716	0.4015716	0.4015716	0.8285945
380	F	0.3974075	0.3974075	0.3974075	0.8200024
381	D	0.39038897	0.39038897	0.39038897	0.8055205
382	N	0.4353956	0.4353956	0.4353956	0.89838624
383	V	0.3889652	0.3889652	0.3889652	0.8025827
384	S	0.40234575	0.40234575	0.40234575	0.83019185
385	P	0.41619903	0.41619903	0.41619903	0.85877645
386	P	0.44817868	0.44817868	0.44817868	0.9247626
387	S	0.4317221	0.4317221	0.4317221	0.89080644
388	V	0.4179604	0.4179604	0.4179604	0.86241084
389	N	0.45156634	0.45156634	0.45156634	0.9317526
390	D	0.419782	0.419782	0.419782	0.8661695
391	M	0.4062154	0.4062154	0.4062154	0.8381764
392	D	0.4040464	0.4040464	0.4040464	0.83370095
393	K	0.43035945	0.43035945	0.43035945	0.88799477
394	L	0.3463733	0.3463733	0.3463733	0.71469945
395	R	0.36600548	0.36600548	0.36600548	0.75520813
396	K	0.36149725	0.36149725	0.36149725	0.74590594
397	L	0.23387629	0.23387629	0.23387629	0.48257548
398	K	0.25724548	0.25724548	0.25724548	0.530795
399	A	0.10840631	0.10840631	0.10840631	0.22368334
400	L	0.06806488	0.06806488	0.06806488	0.14044367
401	T	0.20307268	0.20307268	0.20307268	0.41901597
402	M	0.1106931	0.1106931	0.1106931	0.22840184
403	V	0.1278332	0.1278332	0.1278332	0.26376837
404	I	0.05807292	0.05807292	0.05807292	0.11982646
405	Q	0.058809094	0.058809094	0.058809094	0.12134547
406	E	0.008114729	0.008114729	0.008114729	0.016743764
407	S	0.03404802	0.03404802	0.03404802	0.07025398
408	L	-0.08168863	0.08168863	0.08168863	0.16855462
409	R	0.043273076	0.043273076	0.043273076	0.08928877
410	L	-0.028067714	0.028067714	0.028067714	0.05791434
411	Y	-0.0027964283	0.0027964283	0.0027964283	0.005770092
412	G	0.06424594	0.06424594	0.06424594	0.13256374
413	P	0.0561045	0.0561045	0.0561045	0.115764864
414	A	0.00048470558	0.00048470558	0.00048470558	0.0010001315
415	V	0.09361716	0.09361716	0.09361716	0.19316772
416	T	0.07717628	0.07717628	0.07717628	0.15924394
417	A	0.035667192	0.035667192	0.035667192	0.07359494
418	S	0.14634044	0.14634044	0.14634044	0.30195585
419	R	0.04060907	0.04060907	0.04060907	0.08379191
420	E	0.12629439	0.12629439	0.12629439	0.26059324
421	A	0.025146753	0.025146753	0.025146753	0.05188729
422	L	0.014968518	0.014968518	0.014968518	0.03088573
423	A	0.21801734	0.21801734	0.21801734	0.44985247
424	N	0.28126705	0.28126705	0.28126705	0.5803606
425	V	0.16120364	0.16120364	0.16120364	0.33262423
426	K	0.29483688	0.29483688	0.29483688	0.6083603
427	L	0.22535561	0.22535561	0.22535561	0.4649941
428	G	0.1673659	0.1673659	0.1673659	0.3453393
429	D	0.2854636	0.2854636	0.2854636	0.58901966
430	L	0.21930346	0.21930346	0.21930346	0.4525062
431	M	0.35315812	0.35315812	0.35315812	0.72869915
432	L	0.17448165	0.17448165	0.17448165	0.3600218
433	P	0.18140063	0.18140063	0.18140063	0.3742983
434	K	0.06954497	0.06954497	0.06954497	0.14349765
435	G	0.13838637	0.13838637	0.13838637	0.28554356
436	I	0.114525616	0.114525616	0.114525616	0.23630978
437	N	0.26558548	0.26558548	0.26558548	0.54800355
438	V	0.19607924	0.19607924	0.19607924	0.40458584
439	W	0.20046057	0.20046057	0.20046057	0.41362616
440	L	0.23111993	0.23111993	0.23111993	0.47688806
441	F	0.13504265	0.13504265	0.13504265	0.2786442
442	L	0.06571284	0.06571284	0.06571284	0.13559051
443	P	0.2169827	0.2169827	0.2169827	0.4477176
444	A	0.14258738	0.14258738	0.14258738	0.29421183
445	L	0.15622887	0.15622887	0.15622887	0.3223594
446	H	-0.090495884	0.090495884	0.090495884	0.18672733
447	R	0.12561798	0.12561798	0.12561798	0.25919753
448	D	0.1835926	0.1835926	0.1835926	0.37882116
449	T	0.19849424	0.19849424	0.19849424	0.4095689
450	D	0.32689163	0.32689163	0.32689163	0.6745014
451	N	0.118559055	0.118559055	0.118559055	0.24463229
452	W	-0.006992585	0.006992585	0.006992585	0.014428355
453	G	0.04604532	0.04604532	0.04604532	0.095008954
454	P	0.17781995	0.17781995	0.17781995	0.36691
455	D	0.13894461	0.13894461	0.13894461	0.28669542
456	A	-0.0014411657	0.0014411657	0.0014411657	0.0029736713
457	C	0.22717044	0.22717044	0.22717044	0.46873876
458	E	0.2168171	0.2168171	0.2168171	0.4473759
459	F	0.03968309	0.03968309	0.03968309	0.08188126
460	K	0.17544742	0.17544742	0.17544742	0.36201456
461	P	-0.028279094	0.028279094	0.028279094	0.058350496
462	E	0.07216735	0.07216735	0.07216735	0.14890862
463	R	0.06593081	0.06593081	0.06593081	0.13604027
464	F	-0.048795566	0.048795566	0.048795566	0.100683756
465	T	0.22153011	0.22153011	0.22153011	0.45710063
466	D	0.23005676	0.23005676	0.23005676	0.47469434
467	G	0.21886916	0.21886916	0.21886916	0.4516101
468	V	0.22375342	0.22375342	0.22375342	0.46168816
469	N	0.296222	0.296222	0.296222	0.61121833
470	A	0.24266762	0.24266762	0.24266762	0.5007153
471	A	0.19230469	0.19230469	0.19230469	0.3967975
472	C	0.19974282	0.19974282	0.19974282	0.4121452
473	K	0.17720386	0.17720386	0.17720386	0.36563876
474	H	0.14638397	0.14638397	0.14638397	0.30204564
475	P	0.141329	0.141329	0.141329	0.29161534
476	Q	0.061859977	0.061859977	0.061859977	0.12764059
477	A	0.053020418	0.053020418	0.053020418	0.10940123
478	Y	0.080253564	0.080253564	0.080253564	0.16559353
479	I	0.04569653	0.04569653	0.04569653	0.09428927
480	P	0.019157453	0.019157453	0.019157453	0.03952909
481	F	-0.012319515	0.012319515	0.012319515	0.025419833
482	G	-0.11311614	0.11311614	0.11311614	0.23340149
483	L	-0.06784448	0.06784448	0.06784448	0.1399889
484	G	0.0578881	0.0578881	0.0578881	0.11944511
485	S	0.073507816	0.073507816	0.073507816	0.15167451
486	R	-0.037536293	0.037536293	0.037536293	0.07745161
487	I	-0.06181801	0.06181801	0.06181801	0.127554
488	C	0.007593325	0.007593325	0.007593325	0.01566791
489	L	-0.20878966	0.20878966	0.20878966	0.43081227
490	G	0.035623495	0.035623495	0.035623495	0.07350478
491	Q	-0.08915221	0.08915221	0.08915221	0.18395482
492	N	0.065887466	0.065887466	0.065887466	0.13595083
493	L	-0.0021542793	0.0021542793	0.0021542793	0.004445095
494	S	-0.01765548	0.01765548	0.01765548	0.036429953
495	M	0.014549122	0.014549122	0.014549122	0.030020356
496	I	0.104911074	0.104911074	0.104911074	0.21647133
497	E	0.015406465	0.015406465	0.015406465	0.03178938
498	I	0.0063377977	0.0063377977	0.0063377977	0.0130772805
499	K	0.07692998	0.07692998	0.07692998	0.15873572
500	V	0.18855435	0.18855435	0.18855435	0.38905913
501	V	0.102046244	0.102046244	0.102046244	0.2105601
502	L	0.15176547	0.15176547	0.15176547	0.31314972
503	C	0.23705749	0.23705749	0.23705749	0.4891395
504	H	0.29369813	0.29369813	0.29369813	0.6060106
505	L	0.20661254	0.20661254	0.20661254	0.42632005
506	L	0.19366829	0.19366829	0.19366829	0.39961115
507	S	0.3382454	0.3382454	0.3382454	0.69792855
508	N	0.37540004	0.37540004	0.37540004	0.77459264
509	F	0.24423581	0.24423581	0.24423581	0.50395113
510	S	0.35553268	0.35553268	0.35553268	0.73359877
511	F	0.14471251	0.14471251	0.14471251	0.2985968
512	V	0.35704657	0.35704657	0.35704657	0.73672247
513	V	0.21094903	0.21094903	0.21094903	0.43526787
514	S	0.115326524	0.115326524	0.115326524	0.23796235
515	P	0.3066523	0.3066523	0.3066523	0.63274
516	K	0.24118483	0.24118483	0.24118483	0.49765578
517	Y	0.09399941	0.09399941	0.09399941	0.19395643
518	Q	0.2443113	0.2443113	0.2443113	0.5041069
519	H	0.045535337	0.045535337	0.045535337	0.09395667
520	C	0.23189737	0.23189737	0.23189737	0.47849223
521	P	0.14466248	0.14466248	0.14466248	0.29849356
522	V	0.22284204	0.22284204	0.22284204	0.45980763
523	Y	0.13756901	0.13756901	0.13756901	0.28385705
524	K	0.15463369	0.15463369	0.15463369	0.31906793
525	M	0.13579074	0.13579074	0.13579074	0.2801878
526	L	0.04378299	0.04378299	0.04378299	0.09034091
527	L	0.03798047	0.03798047	0.03798047	0.07836811
528	M	0.1106508	0.1106508	0.1106508	0.22831456
529	P	0.08027652	0.08027652	0.08027652	0.1656409
530	K	0.015650544	0.015650544	0.015650544	0.032293007
531	Y	0.17802607	0.17802607	0.17802607	0.3673353
532	G	0.19633739	0.19633739	0.19633739	0.4051185
533	V	0.037105277	0.037105277	0.037105277	0.076562256
534	R	0.22747195	0.22747195	0.22747195	0.4693609
535	L	0.124398164	0.124398164	0.124398164	0.25668058
536	L	0.33124354	0.33124354	0.33124354	0.68348104
537	V	0.2957727	0.2957727	0.2957727	0.61029124
538	S	0.39682615	0.39682615	0.39682615	0.81880283
539	K	0.4064887	0.4064887	0.4064887	0.83874035
540	V	0.37782016	0.37782016	0.37782016	0.7795863
541	Y	0.4045703	0.4045703	0.4045703	0.834782
