## Supplementary material for "The N-Terminus of *Sophora tonkinensis* Cytochrome P450s Evolves Neutrally yet Encodes Rich Functional Information: A Protein Language Model Analysis": Dataset S1: StonChr1AG034590.1_residue_importance.csv

position	amino_acid	cosine_similarity	abs_cosine	final_score	final_score_norm
1	M	0.5158015	0.5158015	0.5158015	1.0
2	A	0.4278127	0.4278127	0.4278127	0.8294135
3	V	0.47638154	0.47638154	0.47638154	0.92357534
4	F	0.48194703	0.48194703	0.48194703	0.93436533
5	M	0.49497145	0.49497145	0.49497145	0.9596162
6	A	0.4840039	0.4840039	0.4840039	0.93835306
7	I	0.495021	0.495021	0.495021	0.9597122
8	L	0.49706095	0.49706095	0.49706095	0.96366715
9	I	0.49901685	0.49901685	0.49901685	0.96745914
10	G	0.5014536	0.5014536	0.5014536	0.9721833
11	V	0.49089548	0.49089548	0.49089548	0.951714
12	V	0.4919294	0.4919294	0.4919294	0.9537185
13	L	0.49046013	0.49046013	0.49046013	0.9508699
14	V	0.4975864	0.4975864	0.4975864	0.96468586
15	L	0.48942813	0.48942813	0.48942813	0.94886917
16	C	0.50437623	0.50437623	0.50437623	0.9778495
17	F	0.496217	0.496217	0.496217	0.962031
18	C	0.5087473	0.5087473	0.5087473	0.9863238
19	S	0.5089032	0.5089032	0.5089032	0.9866261
20	A	0.49787638	0.49787638	0.49787638	0.96524805
21	L	0.47927916	0.47927916	0.47927916	0.9291931
22	L	0.47148183	0.47148183	0.47148183	0.91407615
23	R	0.4716552	0.4716552	0.4716552	0.9144122
24	W	0.44869015	0.44869015	0.44869015	0.8698892
25	N	0.43915772	0.43915772	0.43915772	0.8514084
26	E	0.4767867	0.4767867	0.4767867	0.9243609
27	L	0.47375935	0.47375935	0.47375935	0.91849166
28	R	0.45193008	0.45193008	0.45193008	0.8761706
29	Y	0.4546192	0.4546192	0.4546192	0.881384
30	R	0.4457573	0.4457573	0.4457573	0.8642032
31	K	0.46043307	0.46043307	0.46043307	0.89265555
32	K	0.42944133	0.42944133	0.42944133	0.83257097
33	G	0.3505539	0.3505539	0.3505539	0.6796295
34	L	0.22701564	0.22701564	0.22701564	0.44012213
35	P	0.19872017	0.19872017	0.19872017	0.3852648
36	P	0.27590525	0.27590525	0.27590525	0.5349059
37	G	0.23669438	0.23669438	0.23669438	0.45888656
38	T	0.20971376	0.20971376	0.20971376	0.40657842
39	M	0.13244215	0.13244215	0.13244215	0.2567696
40	G	0.05041235	0.05041235	0.05041235	0.09773595
41	W	0.13085444	0.13085444	0.13085444	0.25369146
42	P	0.22434166	0.22434166	0.22434166	0.43493798
43	V	0.12244482	0.12244482	0.12244482	0.2373875
44	F	0.15690072	0.15690072	0.15690072	0.3041882
45	G	0.19968157	0.19968157	0.19968157	0.3871287
46	E	0.03470879	0.03470879	0.03470879	0.067290984
47	T	0.11486485	0.11486485	0.11486485	0.22269197
48	T	0.27404362	0.27404362	0.27404362	0.5312967
49	E	0.36155736	0.36155736	0.36155736	0.70096225
50	F	0.30181602	0.30181602	0.30181602	0.5851399
51	L	0.33012608	0.33012608	0.33012608	0.64002544
52	K	0.39829642	0.39829642	0.39829642	0.7721893
53	Q	0.37924886	0.37924886	0.37924886	0.73526126
54	G	0.29273328	0.29273328	0.29273328	0.5675309
55	P	0.3558667	0.3558667	0.3558667	0.68992954
56	N	0.42095202	0.42095202	0.42095202	0.81611246
57	F	0.2959581	0.2959581	0.2959581	0.573783
58	M	0.2484532	0.2484532	0.2484532	0.48168376
59	K	0.41304904	0.41304904	0.41304904	0.8007907
60	S	0.40041998	0.40041998	0.40041998	0.7763064
61	Q	0.26629585	0.26629585	0.26629585	0.5162758
62	R	0.34736875	0.34736875	0.34736875	0.67345434
63	A	0.43111634	0.43111634	0.43111634	0.83581835
64	R	0.30756247	0.30756247	0.30756247	0.5962807
65	Y	0.2854407	0.2854407	0.2854407	0.5533926
66	G	0.23829998	0.23829998	0.23829998	0.46199942
67	S	0.3450998	0.3450998	0.3450998	0.66905546
68	F	0.1547956	0.1547956	0.1547956	0.30010694
69	F	0.08598094	0.08598094	0.08598094	0.16669385
70	K	0.12926151	0.12926151	0.12926151	0.2506032
71	S	0.09692522	0.09692522	0.09692522	0.18791187
72	H	-0.005970314	0.005970314	0.005970314	0.011574829
73	I	0.091882765	0.091882765	0.091882765	0.1781359
74	L	0.087301895	0.087301895	0.087301895	0.16925484
75	G	0.20427704	0.20427704	0.20427704	0.3960381
76	C	0.21975048	0.21975048	0.21975048	0.42603692
77	P	0.14122787	0.14122787	0.14122787	0.27380276
78	T	0.10716806	0.10716806	0.10716806	0.20776998
79	I	0.025437666	0.025437666	0.025437666	0.049316775
80	V	0.0031627652	0.0031627652	0.0031627652	0.0061317487
81	S	0.08818696	0.08818696	0.08818696	0.17097072
82	M	0.16536106	0.16536106	0.16536106	0.3205905
83	D	0.13580908	0.13580908	0.13580908	0.26329717
84	P	0.25402904	0.25402904	0.25402904	0.4924938
85	E	0.33792412	0.33792412	0.33792412	0.65514374
86	L	0.19513668	0.19513668	0.19513668	0.37831742
87	N	-0.045508817	0.045508817	0.045508817	0.08822932
88	R	0.30080456	0.30080456	0.30080456	0.58317894
89	Y	0.29377452	0.29377452	0.29377452	0.56954956
90	I	0.13033043	0.13033043	0.13033043	0.25267556
91	L	-0.009192464	0.009192464	0.009192464	0.017821709
92	M	0.13478522	0.13478522	0.13478522	0.2613122
93	N	0.12159891	0.12159891	0.12159891	0.23574749
94	E	0.0139854355	0.0139854355	0.0139854355	0.027113989
95	S	0.12903228	0.12903228	0.12903228	0.25015882
96	K	0.1827813	0.1827813	0.1827813	0.35436365
97	G	0.056037422	0.056037422	0.056037422	0.10864145
98	L	0.003400441	0.003400441	0.003400441	0.006592538
99	V	0.18870252	0.18870252	0.18870252	0.3658433
100	P	0.109773986	0.109773986	0.109773986	0.21282215
101	G	0.15929814	0.15929814	0.15929814	0.30883613
102	Y	0.11102868	0.11102868	0.11102868	0.21525466
103	P	0.12359295	0.12359295	0.12359295	0.2396134
104	Q	0.28412834	0.28412834	0.28412834	0.55084825
105	S	0.18556996	0.18556996	0.18556996	0.35977012
106	M	0.13631426	0.13631426	0.13631426	0.2642766
107	L	0.2010319	0.2010319	0.2010319	0.38974664
108	D	0.25406185	0.25406185	0.25406185	0.4925574
109	I	0.13945106	0.13945106	0.13945106	0.270358
110	L	0.1948493	0.1948493	0.1948493	0.37776023
111	G	0.18747039	0.18747039	0.18747039	0.36345455
112	K	0.25927258	0.25927258	0.25927258	0.5026596
113	C	0.26923	0.26923	0.26923	0.5219644
114	N	0.023932302	0.023932302	0.023932302	0.046398282
115	I	0.120248	0.120248	0.120248	0.23312844
116	A	0.15088563	0.15088563	0.15088563	0.29252654
117	A	0.10346154	0.10346154	0.10346154	0.20058402
118	V	0.059910018	0.059910018	0.059910018	0.11614937
119	H	-0.016962552	0.016962552	0.016962552	0.032885816
120	G	0.13089772	0.13089772	0.13089772	0.2537754
121	S	0.23466681	0.23466681	0.23466681	0.45495567
122	T	0.2420818	0.2420818	0.2420818	0.46933135
123	H	0.012660591	0.012660591	0.012660591	0.024545472
124	K	0.22530735	0.22530735	0.22530735	0.4368102
125	Y	0.26268443	0.26268443	0.26268443	0.5092743
126	M	0.08032527	0.08032527	0.08032527	0.15572904
127	R	0.024860231	0.024860231	0.024860231	0.048197284
128	G	0.29951242	0.29951242	0.29951242	0.5806738
129	A	0.25008413	0.25008413	0.25008413	0.4848457
130	L	0.15826818	0.15826818	0.15826818	0.30683932
131	L	0.2677527	0.2677527	0.2677527	0.5191003
132	S	0.32886326	0.32886326	0.32886326	0.6375772
133	I	0.3169498	0.3169498	0.3169498	0.6144802
134	I	0.22033568	0.22033568	0.22033568	0.42717147
135	S	0.27722776	0.27722776	0.27722776	0.53746986
136	P	0.3287647	0.3287647	0.3287647	0.63738614
137	T	0.3455908	0.3455908	0.3455908	0.67000735
138	L	0.36984292	0.36984292	0.36984292	0.7170257
139	T	0.31750876	0.31750876	0.31750876	0.61556387
140	R	0.30765387	0.30765387	0.30765387	0.5964579
141	D	0.37424466	0.37424466	0.37424466	0.7255595
142	Q	0.4037942	0.4037942	0.4037942	0.78284806
143	L	0.34575474	0.34575474	0.34575474	0.6703252
144	L	0.3050817	0.3050817	0.3050817	0.59147114
145	P	0.39317843	0.39317843	0.39317843	0.76226693
146	K	0.42157742	0.42157742	0.42157742	0.81732494
147	I	0.27348402	0.27348402	0.27348402	0.53021175
148	D	0.340719	0.340719	0.340719	0.6605623
149	E	0.41295922	0.41295922	0.41295922	0.80061656
150	F	0.4072996	0.4072996	0.4072996	0.7896441
151	M	0.35280678	0.35280678	0.35280678	0.6839972
152	R	0.39790043	0.39790043	0.39790043	0.7714217
153	T	0.42693973	0.42693973	0.42693973	0.827721
154	H	0.4210675	0.4210675	0.4210675	0.81633633
155	I	0.3323516	0.3323516	0.3323516	0.6443401
156	S	0.41001537	0.41001537	0.41001537	0.79490924
157	N	0.4268942	0.4268942	0.4268942	0.8276327
158	W	0.29427993	0.29427993	0.29427993	0.57052946
159	D	0.33189467	0.33189467	0.33189467	0.64345425
160	N	0.33227196	0.33227196	0.33227196	0.6441857
161	K	0.37109998	0.37109998	0.37109998	0.7194628
162	V	0.32889962	0.32889962	0.32889962	0.6376477
163	I	0.25186434	0.25186434	0.25186434	0.48829705
164	N	0.29449698	0.29449698	0.29449698	0.5709502
165	I	0.24824058	0.24824058	0.24824058	0.48127154
166	Q	0.26007608	0.26007608	0.26007608	0.5042174
167	E	0.39115915	0.39115915	0.39115915	0.7583521
168	K	0.30348095	0.30348095	0.30348095	0.58836776
169	T	0.23702621	0.23702621	0.23702621	0.4595299
170	K	0.28001857	0.28001857	0.28001857	0.5428805
171	E	0.3995953	0.3995953	0.3995953	0.7747075
172	M	0.22845694	0.22845694	0.22845694	0.44291642
173	A	0.1415378	0.1415378	0.1415378	0.27440363
174	F	0.28549078	0.28549078	0.28549078	0.5534896
175	L	0.44038758	0.44038758	0.44038758	0.8537928
176	S	0.32310322	0.32310322	0.32310322	0.62641
177	S	0.118387334	0.118387334	0.118387334	0.22952111
178	L	0.34168205	0.34168205	0.34168205	0.66242933
179	K	0.39562422	0.39562422	0.39562422	0.76700866
180	Q	0.24574205	0.24574205	0.24574205	0.47642758
181	I	0.2322795	0.2322795	0.2322795	0.4503273
182	A	0.2070094	0.2070094	0.2070094	0.40133542
183	G	0.28190604	0.28190604	0.28190604	0.5465398
184	I	0.42388812	0.42388812	0.42388812	0.82180476
185	E	0.42399195	0.42399195	0.42399195	0.82200605
186	S	0.4448496	0.4448496	0.4448496	0.86244345
187	S	0.45166412	0.45166412	0.45166412	0.87565494
188	S	0.44688654	0.44688654	0.44688654	0.8663925
189	L	0.4561021	0.4561021	0.4561021	0.884259
190	S	0.45252737	0.45252737	0.45252737	0.8773286
191	H	0.45237592	0.45237592	0.45237592	0.8770349
192	S	0.45408213	0.45408213	0.45408213	0.8803428
193	F	0.43695945	0.43695945	0.43695945	0.8471465
194	M	0.37702626	0.37702626	0.37702626	0.73095226
195	T	0.39069706	0.39069706	0.39069706	0.75745624
196	E	0.40306202	0.40306202	0.40306202	0.7814286
197	F	0.27264285	0.27264285	0.27264285	0.52858096
198	F	0.3803854	0.3803854	0.3803854	0.7374647
199	N	0.39347553	0.39347553	0.39347553	0.76284295
200	L	0.31395617	0.31395617	0.31395617	0.6086764
201	V	0.26757067	0.26757067	0.26757067	0.5187474
202	L	0.30194423	0.30194423	0.30194423	0.5853884
203	G	0.19148324	0.19148324	0.19148324	0.3712344
204	T	0.25600594	0.25600594	0.25600594	0.49632648
205	L	0.23188595	0.23188595	0.23188595	0.44956434
206	S	0.1878261	0.1878261	0.1878261	0.36414415
207	L	0.20415305	0.20415305	0.20415305	0.3957977
208	P	0.22774526	0.22774526	0.22774526	0.44153666
209	I	0.22976595	0.22976595	0.22976595	0.4454542
210	D	0.26053518	0.26053518	0.26053518	0.50510746
211	L	0.1673344	0.1673344	0.1673344	0.32441628
212	P	0.1624758	0.1624758	0.1624758	0.31499675
213	G	0.15148772	0.15148772	0.15148772	0.29369384
214	T	0.12625328	0.12625328	0.12625328	0.24477106
215	N	0.25749627	0.25749627	0.25749627	0.49921584
216	Y	0.21904999	0.21904999	0.21904999	0.42467886
217	R	0.2042916	0.2042916	0.2042916	0.3960663
218	R	0.34422427	0.34422427	0.34422427	0.66735804
219	G	0.18082826	0.18082826	0.18082826	0.35057724
220	L	0.20862967	0.20862967	0.20862967	0.40447667
221	Q	0.36806628	0.36806628	0.36806628	0.71358126
222	A	0.26880524	0.26880524	0.26880524	0.5211409
223	R	0.2011134	0.2011134	0.2011134	0.38990465
224	K	0.39428627	0.39428627	0.39428627	0.7644148
225	N	0.3986285	0.3986285	0.3986285	0.77283317
226	I	0.30039626	0.30039626	0.30039626	0.5823873
227	I	0.33055446	0.33055446	0.33055446	0.64085597
228	S	0.3841919	0.3841919	0.3841919	0.7448445
229	I	0.4109519	0.4109519	0.4109519	0.7967249
230	M	0.33488294	0.33488294	0.33488294	0.6492477
231	S	0.41556263	0.41556263	0.41556263	0.8056639
232	Q	0.46799168	0.46799168	0.46799168	0.90730965
233	L	0.3661145	0.3661145	0.3661145	0.70979726
234	L	0.3050263	0.3050263	0.3050263	0.5913637
235	E	0.42599764	0.42599764	0.42599764	0.82589453
236	E	0.4436684	0.4436684	0.4436684	0.8601534
237	R	0.33541292	0.33541292	0.33541292	0.65027523
238	R	0.38614258	0.38614258	0.38614258	0.74862635
239	A	0.41216263	0.41216263	0.41216263	0.7990722
240	S	0.42269483	0.42269483	0.42269483	0.8194913
241	Q	0.40774682	0.40774682	0.40774682	0.79051113
242	E	0.45299938	0.45299938	0.45299938	0.8782436
243	S	0.43753484	0.43753484	0.43753484	0.8482621
244	H	0.43087792	0.43087792	0.43087792	0.8353561
245	Q	0.4503767	0.4503767	0.4503767	0.87315893
246	D	0.28283924	0.28283924	0.28283924	0.548349
247	M	0.16775589	0.16775589	0.16775589	0.32523343
248	L	0.20222609	0.20222609	0.20222609	0.39206186
249	G	0.3382486	0.3382486	0.3382486	0.65577286
250	C	0.46187904	0.46187904	0.46187904	0.89545894
251	L	0.29882595	0.29882595	0.29882595	0.57934296
252	M	0.3783604	0.3783604	0.3783604	0.73353875
253	E	0.4660946	0.4660946	0.4660946	0.90363175
254	R	0.47204942	0.47204942	0.47204942	0.9151765
255	E	0.4612295	0.4612295	0.4612295	0.8941996
256	E	0.46461105	0.46461105	0.46461105	0.9007555
257	S	0.47262433	0.47262433	0.47262433	0.9162911
258	K	0.45002845	0.45002845	0.45002845	0.8724838
259	Y	0.46675238	0.46675238	0.46675238	0.904907
260	K	0.4468801	0.4468801	0.4468801	0.86638004
261	L	0.36648616	0.36648616	0.36648616	0.7105178
262	T	0.43356174	0.43356174	0.43356174	0.8405593
263	D	0.3985316	0.3985316	0.3985316	0.7726453
264	E	0.41934898	0.41934898	0.41934898	0.8130046
265	E	0.280326	0.280326	0.280326	0.5434765
266	I	0.36738077	0.36738077	0.36738077	0.71225226
267	I	0.37459454	0.37459454	0.37459454	0.7262378
268	D	0.18214075	0.18214075	0.18214075	0.35312182
269	L	0.17796978	0.17796978	0.17796978	0.34503543
270	V	0.15156695	0.15156695	0.15156695	0.29384744
271	I	0.104761966	0.104761966	0.104761966	0.2031052
272	T	0.12829693	0.12829693	0.12829693	0.24873315
273	L	0.16782199	0.16782199	0.16782199	0.32536158
274	M	0.12520899	0.12520899	0.12520899	0.24274647
275	Y	0.09454734	0.09454734	0.09454734	0.18330179
276	S	0.13784796	0.13784796	0.13784796	0.26725003
277	G	0.12366714	0.12366714	0.12366714	0.23975724
278	Y	0.16464317	0.16464317	0.16464317	0.3191987
279	E	0.14046049	0.14046049	0.14046049	0.27231503
280	T	0.13274024	0.13274024	0.13274024	0.25734755
281	V	0.07702899	0.07702899	0.07702899	0.14933844
282	S	0.10183405	0.10183405	0.10183405	0.19742876
283	T	0.07836923	0.07836923	0.07836923	0.1519368
284	T	0.21143347	0.21143347	0.21143347	0.4099125
285	S	0.22288467	0.22288467	0.22288467	0.43211326
286	M	0.1570772	0.1570772	0.1570772	0.30453032
287	M	0.14631046	0.14631046	0.14631046	0.28365654
288	A	0.19321133	0.19321133	0.19321133	0.37458467
289	V	0.16775717	0.16775717	0.16775717	0.3252359
290	K	0.19085395	0.19085395	0.19085395	0.37001434
291	Y	0.23544931	0.23544931	0.23544931	0.45647272
292	L	0.23988645	0.23988645	0.23988645	0.46507514
293	H	0.28111276	0.28111276	0.28111276	0.54500186
294	D	0.39627886	0.39627886	0.39627886	0.7682778
295	H	0.3427267	0.3427267	0.3427267	0.66445464
296	P	0.40758425	0.40758425	0.40758425	0.79019594
297	K	0.4156722	0.4156722	0.4156722	0.8058763
298	V	0.30088347	0.30088347	0.30088347	0.58333194
299	L	0.2807143	0.2807143	0.2807143	0.5442293
300	E	0.4418228	0.4418228	0.4418228	0.85657525
301	E	0.34452343	0.34452343	0.34452343	0.66793805
302	L	0.20298584	0.20298584	0.20298584	0.3935348
303	R	0.37648436	0.37648436	0.37648436	0.7299017
304	K	0.48502928	0.48502928	0.48502928	0.940341
305	E	0.2994114	0.2994114	0.2994114	0.58047795
306	H	0.14761746	0.14761746	0.14761746	0.28619045
307	F	0.4238466	0.4238466	0.4238466	0.8217243
308	A	0.44624773	0.44624773	0.44624773	0.865154
309	I	0.27223545	0.27223545	0.27223545	0.52779114
310	R	0.3214363	0.3214363	0.3214363	0.6231783
311	E	0.42998686	0.42998686	0.42998686	0.8336286
312	R	0.33647683	0.33647683	0.33647683	0.65233785
313	K	0.2879976	0.2879976	0.2879976	0.55834967
314	K	0.34098873	0.34098873	0.34098873	0.6610852
315	P	0.33412144	0.33412144	0.33412144	0.64777136
316	D	0.3737928	0.3737928	0.3737928	0.72468346
317	E	0.3596781	0.3596781	0.3596781	0.69731885
318	P	0.35278535	0.35278535	0.35278535	0.68395567
319	I	0.28722262	0.28722262	0.28722262	0.5568472
320	N	0.34798944	0.34798944	0.34798944	0.6746577
321	Y	0.34612787	0.34612787	0.34612787	0.6710486
322	N	0.3909347	0.3909347	0.3909347	0.757917
323	D	0.33956617	0.33956617	0.33956617	0.6583272
324	L	0.33821228	0.33821228	0.33821228	0.6557024
325	K	0.40775704	0.40775704	0.40775704	0.790531
326	S	0.37685835	0.37685835	0.37685835	0.7306267
327	M	0.13928607	0.13928607	0.13928607	0.27003813
328	R	0.36548805	0.36548805	0.36548805	0.70858276
329	F	0.21148147	0.21148147	0.21148147	0.41000554
330	T	0.06904172	0.06904172	0.06904172	0.13385329
331	R	0.31595743	0.31595743	0.31595743	0.6125563
332	A	0.2307927	0.2307927	0.2307927	0.44744483
333	V	0.18644404	0.18644404	0.18644404	0.36146474
334	I	0.16810343	0.16810343	0.16810343	0.3259072
335	F	0.3205675	0.3205675	0.3205675	0.62149394
336	E	0.18376912	0.18376912	0.18376912	0.35627878
337	T	0.035800144	0.035800144	0.035800144	0.06940682
338	S	0.10754665	0.10754665	0.10754665	0.20850395
339	R	0.14346853	0.14346853	0.14346853	0.2781468
340	L	0.17872322	0.17872322	0.17872322	0.34649613
341	A	0.09218777	0.09218777	0.09218777	0.17872722
342	T	0.17904861	0.17904861	0.17904861	0.347127
343	I	0.18419299	0.18419299	0.18419299	0.35710052
344	V	0.15940607	0.15940607	0.15940607	0.30904537
345	N	0.12535714	0.12535714	0.12535714	0.24303368
346	G	0.08500723	0.08500723	0.08500723	0.1648061
347	V	0.06300161	0.06300161	0.06300161	0.122143134
348	L	0.12379127	0.12379127	0.12379127	0.2399979
349	R	0.044377096	0.044377096	0.044377096	0.08603522
350	K	0.2622105	0.2622105	0.2622105	0.50835544
351	T	0.023350596	0.023350596	0.023350596	0.04527051
352	T	0.23199531	0.23199531	0.23199531	0.44977635
353	Q	0.29030746	0.29030746	0.29030746	0.5628279
354	D	0.35827604	0.35827604	0.35827604	0.69460064
355	M	0.23218508	0.23218508	0.23218508	0.45014426
356	E	0.31655064	0.31655064	0.31655064	0.61370635
357	L	0.23394191	0.23394191	0.23394191	0.45355028
358	N	0.23681654	0.23681654	0.23681654	0.4591234
359	G	0.29587448	0.29587448	0.29587448	0.57362086
360	Y	0.26316097	0.26316097	0.26316097	0.5101982
361	L	0.3157725	0.3157725	0.3157725	0.61219776
362	I	0.14445435	0.14445435	0.14445435	0.28005803
363	P	0.15080272	0.15080272	0.15080272	0.2923658
364	K	0.09171099	0.09171099	0.09171099	0.17780289
365	G	0.12444082	0.12444082	0.12444082	0.24125719
366	W	-0.012822393	0.012822393	0.012822393	0.024859164
367	R	0.2339291	0.2339291	0.2339291	0.45352545
368	I	0.14424032	0.14424032	0.14424032	0.2796431
369	Y	0.10904389	0.10904389	0.10904389	0.2114067
370	V	0.14504346	0.14504346	0.14504346	0.28120017
371	Y	0.11388119	0.11388119	0.11388119	0.22078492
372	T	0.1283558	0.1283558	0.1283558	0.24884729
373	R	0.24489558	0.24489558	0.24489558	0.4747865
374	E	0.2324928	0.2324928	0.2324928	0.45074084
375	I	0.12238834	0.12238834	0.12238834	0.23727798
376	N	0.019770859	0.019770859	0.019770859	0.038330365
377	Y	0.28501132	0.28501132	0.28501132	0.5525601
378	D	0.2858692	0.2858692	0.2858692	0.5542233
379	Q	0.340557	0.340557	0.340557	0.6602482
380	F	0.39279237	0.39279237	0.39279237	0.7615185
381	L	0.21301614	0.21301614	0.21301614	0.41298085
382	Y	0.17713007	0.17713007	0.17713007	0.34340745
383	P	0.34105527	0.34105527	0.34105527	0.66121423
384	D	0.2909986	0.2909986	0.2909986	0.56416786
385	P	0.18618426	0.18618426	0.18618426	0.36096108
386	L	0.30013654	0.30013654	0.30013654	0.5818838
387	T	0.28921548	0.28921548	0.28921548	0.56071085
388	F	0.076943584	0.076943584	0.076943584	0.14917286
389	N	0.16942994	0.16942994	0.16942994	0.32847896
390	P	0.046596404	0.046596404	0.046596404	0.090337865
391	W	0.23434412	0.23434412	0.23434412	0.45433006
392	R	0.2086003	0.2086003	0.2086003	0.40441972
393	W	0.117768504	0.117768504	0.117768504	0.22832137
394	L	0.28266963	0.28266963	0.28266963	0.5480202
395	D	0.38417345	0.38417345	0.38417345	0.74480873
396	K	0.46059594	0.46059594	0.46059594	0.89297134
397	S	0.45388883	0.45388883	0.45388883	0.87996805
398	L	0.41705436	0.41705436	0.41705436	0.80855596
399	E	0.4406021	0.4406021	0.4406021	0.85420865
400	S	0.43536153	0.43536153	0.43536153	0.8440486
401	Q	0.4708236	0.4708236	0.4708236	0.91279995
402	N	0.42714846	0.42714846	0.42714846	0.82812566
403	Y	0.38823244	0.38823244	0.38823244	0.75267804
404	F	0.25299892	0.25299892	0.25299892	0.4904967
405	L	0.25184095	0.25184095	0.25184095	0.4882517
406	I	0.15861958	0.15861958	0.15861958	0.3075206
407	F	0.15634595	0.15634595	0.15634595	0.30311263
408	G	0.003319376	0.003319376	0.003319376	0.0064353747
409	G	0.09229321	0.09229321	0.09229321	0.17893165
410	G	0.11127277	0.11127277	0.11127277	0.2157279
411	T	0.11328067	0.11328067	0.11328067	0.21962067
412	R	-0.026676152	0.026676152	0.026676152	0.051717866
413	Q	0.05511044	0.05511044	0.05511044	0.10684428
414	C	0.036398165	0.036398165	0.036398165	0.07056623
415	P	0.008149917	0.008149917	0.008149917	0.015800491
416	G	0.11770427	0.11770427	0.11770427	0.22819684
417	K	0.14872819	0.14872819	0.14872819	0.28834385
418	E	0.1778313	0.1778313	0.1778313	0.34476694
419	L	0.10928426	0.10928426	0.10928426	0.21187271
420	G	0.06180342	0.06180342	0.06180342	0.11982016
421	I	0.25467262	0.25467262	0.25467262	0.49374154
422	A	0.30451825	0.30451825	0.30451825	0.59037876
423	E	0.14361486	0.14361486	0.14361486	0.2784305
424	I	0.17294557	0.17294557	0.17294557	0.33529484
425	S	0.31815368	0.31815368	0.31815368	0.6168142
426	T	0.27481866	0.27481866	0.27481866	0.53279924
427	F	0.15546958	0.15546958	0.15546958	0.3014136
428	L	0.19824913	0.19824913	0.19824913	0.3843516
429	H	0.20599772	0.20599772	0.20599772	0.39937404
430	Y	0.2923185	0.2923185	0.2923185	0.56672674
431	F	0.26741827	0.26741827	0.26741827	0.5184519
432	I	0.2611986	0.2611986	0.2611986	0.5063937
433	T	0.2899131	0.2899131	0.2899131	0.5620633
434	R	0.4032247	0.4032247	0.4032247	0.781744
435	Y	0.27177155	0.27177155	0.27177155	0.52689177
436	R	0.40201238	0.40201238	0.40201238	0.7793936
437	W	0.18652906	0.18652906	0.18652906	0.36162955
438	E	0.39221075	0.39221075	0.39221075	0.7603909
439	E	0.30879498	0.30879498	0.30879498	0.5986702
440	V	0.3417388	0.3417388	0.3417388	0.66253936
441	G	0.40960798	0.40960798	0.40960798	0.7941194
442	G	0.4316317	0.4316317	0.4316317	0.8368175
443	D	0.4235243	0.4235243	0.4235243	0.8210994
444	K	0.4271816	0.4271816	0.4271816	0.8281899
445	L	0.37751234	0.37751234	0.37751234	0.7318946
446	M	0.3397419	0.3397419	0.3397419	0.6586679
447	K	0.3539908	0.3539908	0.3539908	0.6862927
448	F	0.2351757	0.2351757	0.2351757	0.45594227
449	P	0.20943102	0.20943102	0.20943102	0.40603027
450	R	0.22234596	0.22234596	0.22234596	0.43106887
451	V	0.23667443	0.23667443	0.23667443	0.4588479
452	E	0.23928444	0.23928444	0.23928444	0.46390802
453	A	0.18807937	0.18807937	0.18807937	0.3646352
454	P	0.26386446	0.26386446	0.26386446	0.51156205
455	N	0.26436704	0.26436704	0.26436704	0.5125364
456	G	0.3156405	0.3156405	0.3156405	0.6119418
457	L	0.25852412	0.25852412	0.25852412	0.50120854
458	H	0.30899864	0.30899864	0.30899864	0.59906507
459	I	0.18990916	0.18990916	0.18990916	0.36818266
460	R	0.39063323	0.39063323	0.39063323	0.7573325
461	V	0.31501585	0.31501585	0.31501585	0.61073077
462	S	0.4312203	0.4312203	0.4312203	0.8360199
463	S	0.4458185	0.4458185	0.4458185	0.8643219
464	Y	0.40588894	0.40588894	0.40588894	0.7869092
