## Supplementary material for "The N-Terminus of *Sophora tonkinensis* Cytochrome P450s Evolves Neutrally yet Encodes Rich Functional Information: A Protein Language Model Analysis": Dataset S1: StonChr1AG034840.1_residue_importance.csv

position	amino_acid	cosine_similarity	abs_cosine	final_score	final_score_norm
1	M	0.46919638	0.46919638	0.46919638	0.93972135
2	E	0.40922946	0.40922946	0.40922946	0.8196177
3	V	0.44542488	0.44542488	0.44542488	0.89211106
4	S	0.46596658	0.46596658	0.46596658	0.93325263
5	S	0.48637006	0.48637006	0.48637006	0.97411734
6	A	0.45981175	0.45981175	0.45981175	0.9209255
7	K	0.48156774	0.48156774	0.48156774	0.9644991
8	A	0.4870075	0.4870075	0.4870075	0.975394
9	I	0.49022746	0.49022746	0.49022746	0.98184305
10	C	0.48315808	0.48315808	0.48315808	0.96768427
11	F	0.47747567	0.47747567	0.47747567	0.9563034
12	L	0.48296383	0.48296383	0.48296383	0.9672952
13	G	0.46850452	0.46850452	0.46850452	0.93833566
14	V	0.46548128	0.46548128	0.46548128	0.93228066
15	I	0.45970303	0.45970303	0.45970303	0.92070776
16	G	0.46555796	0.46555796	0.46555796	0.9324342
17	L	0.43776977	0.43776977	0.43776977	0.87677914
18	V	0.42306536	0.42306536	0.42306536	0.8473287
19	L	0.4470831	0.4470831	0.4470831	0.8954322
20	I	0.43795955	0.43795955	0.43795955	0.87715924
21	W	0.46647996	0.46647996	0.46647996	0.9342808
22	V	0.43381834	0.43381834	0.43381834	0.8688651
23	V	0.4418305	0.4418305	0.4418305	0.8849121
24	K	0.4273064	0.4273064	0.4273064	0.8558228
25	L	0.41015965	0.41015965	0.41015965	0.82148075
26	L	0.4178939	0.4178939	0.4178939	0.8369711
27	N	0.41072932	0.41072932	0.41072932	0.8226217
28	W	0.44892055	0.44892055	0.44892055	0.8991123
29	L	0.34355268	0.34355268	0.34355268	0.68807817
30	W	0.32682395	0.32682395	0.32682395	0.6545733
31	L	0.2584921	0.2584921	0.2584921	0.51771617
32	R	0.3262269	0.3262269	0.3262269	0.65337753
33	P	0.27554527	0.27554527	0.27554527	0.55187076
34	K	0.3391952	0.3391952	0.3391952	0.67935085
35	R	0.35722804	0.35722804	0.35722804	0.71546763
36	L	0.34214872	0.34214872	0.34214872	0.6852663
37	E	0.35759422	0.35759422	0.35759422	0.716201
38	K	0.40641537	0.40641537	0.40641537	0.8139816
39	V	0.4022343	0.4022343	0.4022343	0.80560756
40	L	0.2952477	0.2952477	0.2952477	0.5913314
41	R	0.38299018	0.38299018	0.38299018	0.76706487
42	E	0.40101266	0.40101266	0.40101266	0.80316085
43	H	0.32485086	0.32485086	0.32485086	0.6506216
44	G	0.35545507	0.35545507	0.35545507	0.7119167
45	L	0.30515584	0.30515584	0.30515584	0.6111758
46	Q	0.3627388	0.3627388	0.3627388	0.72650474
47	G	0.22521281	0.22521281	0.22521281	0.45106333
48	N	0.26035923	0.26035923	0.26035923	0.5214557
49	P	0.33463532	0.33463532	0.33463532	0.6702182
50	Y	0.22107838	0.22107838	0.22107838	0.4427828
51	K	0.22086054	0.22086054	0.22086054	0.44234648
52	L	0.22462958	0.22462958	0.22462958	0.44989523
53	L	0.22819199	0.22819199	0.22819199	0.45703015
54	V	0.2858478	0.2858478	0.2858478	0.57250506
55	G	0.276183	0.276183	0.276183	0.5531481
56	D	0.27169022	0.27169022	0.27169022	0.54414976
57	S	0.32388458	0.32388458	0.32388458	0.6486863
58	M	0.35659948	0.35659948	0.35659948	0.7142087
59	E	0.39921588	0.39921588	0.39921588	0.7995622
60	M	0.44353718	0.44353718	0.44353718	0.8883303
61	I	0.44687536	0.44687536	0.44687536	0.89501613
62	K	0.49860555	0.49860555	0.49860555	0.99862295
63	M	0.47637543	0.47637543	0.47637543	0.9540998
64	I	0.46767122	0.46767122	0.46767122	0.9366667
65	K	0.48166996	0.48166996	0.48166996	0.96470386
66	E	0.47716486	0.47716486	0.47716486	0.9556809
67	G	0.46107793	0.46107793	0.46107793	0.9234615
68	A	0.468368	0.468368	0.468368	0.93806225
69	K	0.4992931	0.4992931	0.4992931	1.0
70	S	0.4824582	0.4824582	0.4824582	0.96628255
71	Q	0.47985706	0.47985706	0.47985706	0.9610729
72	P	0.45113102	0.45113102	0.45113102	0.9035395
73	M	0.45788068	0.45788068	0.45788068	0.91705793
74	S	0.4745515	0.4745515	0.4745515	0.9504468
75	L	0.46949852	0.46949852	0.46949852	0.9403265
76	S	0.4802887	0.4802887	0.4802887	0.9619374
77	N	0.49255702	0.49255702	0.49255702	0.9865088
78	D	0.48393738	0.48393738	0.48393738	0.9692451
79	Q	0.4966242	0.4966242	0.4966242	0.99465466
80	D	0.4638345	0.4638345	0.4638345	0.9289824
81	V	0.4565051	0.4565051	0.4565051	0.9143028
82	T	0.42525765	0.42525765	0.42525765	0.8517195
83	P	0.43478832	0.43478832	0.43478832	0.8708078
84	H	0.42560196	0.42560196	0.42560196	0.85240906
85	V	0.40782988	0.40782988	0.40782988	0.8168146
86	F	0.35640153	0.35640153	0.35640153	0.7138123
87	S	0.403349	0.403349	0.403349	0.80784017
88	F	0.4024583	0.4024583	0.4024583	0.80605626
89	I	0.3992583	0.3992583	0.3992583	0.79964715
90	H	0.39687783	0.39687783	0.39687783	0.7948795
91	H	0.43107808	0.43107808	0.43107808	0.8633768
92	T	0.43569896	0.43569896	0.43569896	0.87263167
93	V	0.39922082	0.39922082	0.39922082	0.7995721
94	N	0.44110385	0.44110385	0.44110385	0.88345677
95	K	0.4268261	0.4268261	0.4268261	0.8548608
96	F	0.42062098	0.42062098	0.42062098	0.84243304
97	G	0.35110092	0.35110092	0.35110092	0.70319605
98	K	0.3686152	0.3686152	0.3686152	0.7382742
99	N	0.28717074	0.28717074	0.28717074	0.57515466
100	S	0.3298094	0.3298094	0.3298094	0.6605527
101	F	0.19745554	0.19745554	0.19745554	0.3954702
102	L	0.26138297	0.26138297	0.26138297	0.5235061
103	W	0.12686251	0.12686251	0.12686251	0.25408426
104	E	0.226545	0.226545	0.226545	0.4537315
105	G	0.1728528	0.1728528	0.1728528	0.34619504
106	P	0.20530437	0.20530437	0.20530437	0.4111901
107	V	0.29708228	0.29708228	0.29708228	0.5950058
108	P	0.22187221	0.22187221	0.22187221	0.44437268
109	K	0.26198038	0.26198038	0.26198038	0.5247026
110	V	0.11427852	0.11427852	0.11427852	0.22888063
111	I	0.16564368	0.16564368	0.16564368	0.3317564
112	I	0.21662273	0.21662273	0.21662273	0.43385884
113	T	0.124811225	0.124811225	0.124811225	0.24997588
114	D	0.2213845	0.2213845	0.2213845	0.44339588
115	P	0.23618878	0.23618878	0.23618878	0.47304636
116	E	0.37688738	0.37688738	0.37688738	0.754842
117	Q	0.22027406	0.22027406	0.22027406	0.44117185
118	I	0.20828108	0.20828108	0.20828108	0.41715196
119	K	0.29650348	0.29650348	0.29650348	0.59384656
120	E	0.32574075	0.32574075	0.32574075	0.6524039
121	V	0.17070122	0.17070122	0.17070122	0.3418858
122	F	0.100424126	0.100424126	0.100424126	0.20113261
123	N	0.12979154	0.12979154	0.12979154	0.2599506
124	K	0.21783337	0.21783337	0.21783337	0.43628356
125	H	0.17164725	0.17164725	0.17164725	0.34378055
126	Y	0.23223902	0.23223902	0.23223902	0.46513566
127	E	0.14289716	0.14289716	0.14289716	0.28619894
128	F	0.151376	0.151376	0.151376	0.30318063
129	E	0.19514596	0.19514596	0.19514596	0.39084452
130	K	0.09928198	0.09928198	0.09928198	0.19884509
131	P	0.25645235	0.25645235	0.25645235	0.51363087
132	K	0.31102392	0.31102392	0.31102392	0.62292856
133	L	0.30562112	0.30562112	0.30562112	0.61210763
134	S	0.23528554	0.23528554	0.23528554	0.4712373
135	P	0.27936697	0.27936697	0.27936697	0.559525
136	L	0.24988405	0.24988405	0.24988405	0.5004757
137	L	0.3068997	0.3068997	0.3068997	0.6146684
138	K	0.33359224	0.33359224	0.33359224	0.6681291
139	L	0.21949714	0.21949714	0.21949714	0.43961582
140	L	0.2281372	0.2281372	0.2281372	0.4569204
141	G	0.16203606	0.16203606	0.16203606	0.32453096
142	S	0.24083276	0.24083276	0.24083276	0.4823475
143	G	0.03644946	0.03644946	0.03644946	0.07300213
144	L	0.025526924	0.025526924	0.025526924	0.05112613
145	L	-0.07431068	0.07431068	0.07431068	0.14883178
146	N	0.008929248	0.008929248	0.008929248	0.017883781
147	Y	-0.014604431	0.014604431	0.014604431	0.029250216
148	E	0.10695312	0.10695312	0.10695312	0.2142091
149	G	0.09409925	0.09409925	0.09409925	0.18846497
150	Q	0.28530434	0.28530434	0.28530434	0.57141656
151	K	0.045680843	0.045680843	0.045680843	0.091491036
152	W	0.0016214713	0.0016214713	0.0016214713	0.003247534
153	A	0.055782534	0.055782534	0.055782534	0.11172303
154	K	0.1975106	0.1975106	0.1975106	0.39558047
155	H	-0.101766035	0.101766035	0.101766035	0.20382023
156	R	0.006072241	0.006072241	0.006072241	0.012161676
157	K	0.15579678	0.15579678	0.15579678	0.31203473
158	I	0.01275586	0.01275586	0.01275586	0.02554784
159	L	-0.0992094	0.0992094	0.0992094	0.19869973
160	N	-0.10817798	0.10817798	0.10817798	0.21666229
161	P	0.094897404	0.094897404	0.094897404	0.19006352
162	A	0.0017087264	0.0017087264	0.0017087264	0.0034222913
163	F	-0.05574635	0.05574635	0.05574635	0.11165056
164	Y	-0.009314068	0.009314068	0.009314068	0.01865451
165	S	0.07485651	0.07485651	0.07485651	0.149925
166	E	0.15071489	0.15071489	0.15071489	0.30185655
167	K	0.07155908	0.07155908	0.07155908	0.14332078
168	L	0.0017837795	0.0017837795	0.0017837795	0.00357261
169	K	0.23510733	0.23510733	0.23510733	0.47088042
170	V	0.26472965	0.26472965	0.26472965	0.53020895
171	M	-0.044428967	0.044428967	0.044428967	0.088983744
172	L	0.25665015	0.25665015	0.25665015	0.51402706
173	P	0.38587317	0.38587317	0.38587317	0.772839
174	T	0.3128803	0.3128803	0.3128803	0.6266466
175	F	0.033483997	0.033483997	0.033483997	0.06706281
176	F	0.3417503	0.3417503	0.3417503	0.6844683
177	E	0.4211418	0.4211418	0.4211418	0.8434761
178	C	0.24425496	0.24425496	0.24425496	0.48920158
179	C	0.35522026	0.35522026	0.35522026	0.7114464
180	Y	0.40114298	0.40114298	0.40114298	0.80342185
181	D	0.43541214	0.43541214	0.43541214	0.8720572
182	M	0.28248468	0.28248468	0.28248468	0.56576926
183	V	0.3766052	0.3766052	0.3766052	0.7542768
184	S	0.4575422	0.4575422	0.4575422	0.91638005
185	K	0.43507493	0.43507493	0.43507493	0.8713818
186	W	0.281818	0.281818	0.281818	0.564434
187	E	0.41684392	0.41684392	0.41684392	0.8348682
188	G	0.42444992	0.42444992	0.42444992	0.8501017
189	M	0.47575366	0.47575366	0.47575366	0.9528545
190	M	0.41085386	0.41085386	0.41085386	0.82287115
191	S	0.43341574	0.43341574	0.43341574	0.86805874
192	S	0.45065665	0.45065665	0.45065665	0.9025894
193	E	0.4418643	0.4418643	0.4418643	0.88497984
194	G	0.4106404	0.4106404	0.4106404	0.82244354
195	T	0.40416497	0.40416497	0.40416497	0.8094744
196	C	0.44904715	0.44904715	0.44904715	0.89936584
197	E	0.33353755	0.33353755	0.33353755	0.66801953
198	I	0.32825413	0.32825413	0.32825413	0.65743774
199	D	0.27878243	0.27878243	0.27878243	0.55835426
200	V	0.22075038	0.22075038	0.22075038	0.44212583
201	W	0.27514797	0.27514797	0.27514797	0.5510751
202	P	0.38894665	0.38894665	0.38894665	0.7789947
203	F	0.2786581	0.2786581	0.2786581	0.55810523
204	L	0.13828146	0.13828146	0.13828146	0.2769545
205	Q	0.22444132	0.22444132	0.22444132	0.44951817
206	D	0.3722518	0.3722518	0.3722518	0.7455577
207	L	0.2022312	0.2022312	0.2022312	0.40503505
208	T	0.06925255	0.06925255	0.06925255	0.1387012
209	S	0.12756063	0.12756063	0.12756063	0.25548247
210	E	0.33003122	0.33003122	0.33003122	0.660997
211	V	0.10797693	0.10797693	0.10797693	0.21625961
212	I	-0.0027272962	0.0027272962	0.0027272962	0.005462315
213	S	0.03725306	0.03725306	0.03725306	0.074611604
214	R	0.26624215	0.26624215	0.26624215	0.5332382
215	T	0.1404699	0.1404699	0.1404699	0.28133756
216	A	0.062837824	0.062837824	0.062837824	0.12585358
217	F	-0.007140725	0.007140725	0.007140725	0.01430167
218	G	0.19089891	0.19089891	0.19089891	0.38233837
219	S	0.27909037	0.27909037	0.27909037	0.55897105
220	S	0.27125815	0.27125815	0.27125815	0.5432844
221	Y	0.19914904	0.19914904	0.19914904	0.398862
222	E	0.40201813	0.40201813	0.40201813	0.80517465
223	E	0.35721502	0.35721502	0.35721502	0.7154415
224	G	0.21307425	0.21307425	0.21307425	0.42675185
225	R	0.36007115	0.36007115	0.36007115	0.7211619
226	K	0.4538484	0.4538484	0.4538484	0.9089819
227	I	0.29582256	0.29582256	0.29582256	0.5924828
228	F	0.23390467	0.23390467	0.23390467	0.46847168
229	E	0.4166125	0.4166125	0.4166125	0.8344047
230	L	0.34970063	0.34970063	0.34970063	0.7003915
231	Q	0.18993254	0.18993254	0.18993254	0.3804029
232	K	0.33609703	0.33609703	0.33609703	0.6731458
233	E	0.3984265	0.3984265	0.3984265	0.7979812
234	Q	0.3150857	0.3150857	0.3150857	0.63106364
235	A	0.35111776	0.35111776	0.35111776	0.7032298
236	G	0.42301005	0.42301005	0.42301005	0.8472179
237	L	0.36440584	0.36440584	0.36440584	0.72984356
238	I	0.3354524	0.3354524	0.3354524	0.6718547
239	M	0.3848632	0.3848632	0.3848632	0.7708162
240	K	0.4337098	0.4337098	0.4337098	0.8686477
241	L	0.38477054	0.38477054	0.38477054	0.7706306
242	R	0.37216863	0.37216863	0.37216863	0.74539113
243	N	0.42967296	0.42967296	0.42967296	0.8605626
244	V	0.39372256	0.39372256	0.39372256	0.78856003
245	Y	0.37717754	0.37717754	0.37717754	0.7554231
246	I	0.33717102	0.33717102	0.33717102	0.6752968
247	P	0.3158071	0.3158071	0.3158071	0.63250846
248	G	0.28892124	0.28892124	0.28892124	0.5786606
249	W	0.40120625	0.40120625	0.40120625	0.8035486
250	W	0.4147996	0.4147996	0.4147996	0.8307738
251	L	0.35155663	0.35155663	0.35155663	0.7041087
252	V	0.26917014	0.26917014	0.26917014	0.5391025
253	P	0.2976879	0.2976879	0.2976879	0.5962187
254	T	0.28240702	0.28240702	0.28240702	0.5656137
255	A	0.331781	0.331781	0.331781	0.6645015
256	T	0.33911395	0.33911395	0.33911395	0.67918813
257	H	0.3096606	0.3096606	0.3096606	0.6201981
258	R	0.35677776	0.35677776	0.35677776	0.7145658
259	R	0.3270337	0.3270337	0.3270337	0.6549934
260	M	0.35233822	0.35233822	0.35233822	0.7056742
261	R	0.37349755	0.37349755	0.37349755	0.7480527
262	E	0.37578803	0.37578803	0.37578803	0.7526402
263	I	0.27923584	0.27923584	0.27923584	0.5592624
264	D	0.38479915	0.38479915	0.38479915	0.77068794
265	R	0.40000692	0.40000692	0.40000692	0.8011465
266	L	0.40719983	0.40719983	0.40719983	0.8155527
267	I	0.30713195	0.30713195	0.30713195	0.6151336
268	Q	0.41451374	0.41451374	0.41451374	0.8302012
269	T	0.40867656	0.40867656	0.40867656	0.81851035
270	S	0.4452824	0.4452824	0.4452824	0.8918257
271	L	0.29331806	0.29331806	0.29331806	0.5874667
272	K	0.4340112	0.4340112	0.4340112	0.8692514
273	G	0.42915353	0.42915353	0.42915353	0.8595223
274	I	0.34495202	0.34495202	0.34495202	0.69088084
275	I	0.38449848	0.38449848	0.38449848	0.7700857
276	N	0.44674495	0.44674495	0.44674495	0.89475495
277	K	0.44847906	0.44847906	0.44847906	0.89822805
278	R	0.2985206	0.2985206	0.2985206	0.5978865
279	E	0.46687695	0.46687695	0.46687695	0.93507594
280	K	0.43317392	0.43317392	0.43317392	0.86757445
281	A	0.40503523	0.40503523	0.40503523	0.81121737
282	M	0.42152488	0.42152488	0.42152488	0.84424335
283	K	0.44127944	0.44127944	0.44127944	0.88380843
284	A	0.37593606	0.37593606	0.37593606	0.75293666
285	G	0.4171819	0.4171819	0.4171819	0.8355451
286	E	0.35199463	0.35199463	0.35199463	0.704986
287	A	0.4172842	0.4172842	0.4172842	0.83575
288	T	0.42592826	0.42592826	0.42592826	0.8530626
289	K	0.40409106	0.40409106	0.40409106	0.80932635
290	N	0.36503083	0.36503083	0.36503083	0.7310953
291	D	0.19951119	0.19951119	0.19951119	0.3995873
292	L	0.15109798	0.15109798	0.15109798	0.3026238
293	L	0.15174507	0.15174507	0.15174507	0.30391982
294	G	0.2940904	0.2940904	0.2940904	0.5890135
295	I	0.3419672	0.3419672	0.3419672	0.6849027
296	L	0.24827929	0.24827929	0.24827929	0.4972616
297	L	0.39430198	0.39430198	0.39430198	0.7897205
298	E	0.44462118	0.44462118	0.44462118	0.8905014
299	S	0.45269495	0.45269495	0.45269495	0.90667176
300	N	0.46768045	0.46768045	0.46768045	0.9366852
301	Q	0.49109137	0.49109137	0.49109137	0.9835733
302	Q	0.47372863	0.47372863	0.47372863	0.9487987
303	E	0.44701335	0.44701335	0.44701335	0.89529246
304	I	0.44665495	0.44665495	0.44665495	0.89457464
305	Q	0.4380669	0.4380669	0.4380669	0.87737423
306	G	0.4241287	0.4241287	0.4241287	0.8494584
307	H	0.44256926	0.44256926	0.44256926	0.8863917
308	G	0.4144238	0.4144238	0.4144238	0.8300211
309	N	0.4566611	0.4566611	0.4566611	0.91461533
310	N	0.46571013	0.46571013	0.46571013	0.932739
311	K	0.4577327	0.4577327	0.4577327	0.9167616
312	A	0.46139765	0.46139765	0.46139765	0.9241018
313	V	0.46724465	0.46724465	0.46724465	0.93581235
314	G	0.43527544	0.43527544	0.43527544	0.87178344
315	M	0.3266502	0.3266502	0.3266502	0.65422535
316	T	0.4383091	0.4383091	0.4383091	0.87785935
317	N	0.45362246	0.45362246	0.45362246	0.9085294
318	Q	0.45580426	0.45580426	0.45580426	0.9128992
319	E	0.347836	0.347836	0.347836	0.69665694
320	V	0.33057606	0.33057606	0.33057606	0.6620882
321	I	0.40639278	0.40639278	0.40639278	0.81393635
322	E	0.24379082	0.24379082	0.24379082	0.48827198
323	E	0.05541858	0.05541858	0.05541858	0.110994086
324	C	0.1533963	0.1533963	0.1533963	0.30722696
325	N	0.13416383	0.13416383	0.13416383	0.26870754
326	A	0.08310338	0.08310338	0.08310338	0.16644208
327	F	0.08580964	0.08580964	0.08580964	0.17186226
328	Y	0.10286709	0.10286709	0.10286709	0.20602547
329	L	0.091568045	0.091568045	0.091568045	0.18339539
330	A	0.046270065	0.046270065	0.046270065	0.09267115
331	G	0.12073518	0.12073518	0.12073518	0.24181224
332	Q	0.057340182	0.057340182	0.057340182	0.114842735
333	E	0.13913278	0.13913278	0.13913278	0.27865955
334	T	0.060187068	0.060187068	0.060187068	0.12054457
335	T	0.1049081	0.1049081	0.1049081	0.21011327
336	S	0.11077748	0.11077748	0.11077748	0.22186865
337	V	0.06750872	0.06750872	0.06750872	0.1352086
338	L	0.11584534	0.11584534	0.11584534	0.23201871
339	L	0.18542393	0.18542393	0.18542393	0.3713729
340	L	0.16863227	0.16863227	0.16863227	0.33774203
341	W	0.031184988	0.031184988	0.031184988	0.06245828
342	T	0.18323703	0.18323703	0.18323703	0.36699292
343	M	0.1001707	0.1001707	0.1001707	0.20062505
344	V	0.17844923	0.17844923	0.17844923	0.35740376
345	L	0.20492853	0.20492853	0.20492853	0.41043735
346	L	0.16670875	0.16670875	0.16670875	0.33388957
347	S	0.13198	0.13198	0.13198	0.26433372
348	R	0.27501488	0.27501488	0.27501488	0.5508085
349	F	0.2744736	0.2744736	0.2744736	0.5497244
350	P	0.3528115	0.3528115	0.3528115	0.706622
351	D	0.37395066	0.37395066	0.37395066	0.7489602
352	W	0.23699862	0.23699862	0.23699862	0.47466832
353	Q	0.08158637	0.08158637	0.08158637	0.16340376
354	A	0.40488547	0.40488547	0.40488547	0.81091744
355	R	0.4291284	0.4291284	0.4291284	0.859472
356	A	0.25170216	0.25170216	0.25170216	0.5041171
357	R	0.27081436	0.27081436	0.27081436	0.5423956
358	E	0.4435167	0.4435167	0.4435167	0.8882893
359	E	0.3221908	0.3221908	0.3221908	0.6452939
360	V	0.22643864	0.22643864	0.22643864	0.45351848
361	L	0.35192037	0.35192037	0.35192037	0.70483726
362	Q	0.45222336	0.45222336	0.45222336	0.90572727
363	V	0.37472218	0.37472218	0.37472218	0.75050545
364	F	0.35523	0.35523	0.35523	0.7114659
365	G	0.39041314	0.39041314	0.39041314	0.78193176
366	N	0.4109257	0.4109257	0.4109257	0.823015
367	Q	0.41537923	0.41537923	0.41537923	0.83193463
368	K	0.4056212	0.4056212	0.4056212	0.812391
369	P	0.39421308	0.39421308	0.39421308	0.78954244
370	D	0.44327128	0.44327128	0.44327128	0.8877978
371	H	0.31863073	0.31863073	0.31863073	0.6381637
372	N	0.40826294	0.40826294	0.40826294	0.8176819
373	E	0.3532193	0.3532193	0.3532193	0.70743877
374	L	0.30808383	0.30808383	0.30808383	0.61704004
375	S	0.38307145	0.38307145	0.38307145	0.76722765
376	R	0.38985035	0.38985035	0.38985035	0.78080463
377	L	0.24278334	0.24278334	0.24278334	0.48625416
378	K	0.32245865	0.32245865	0.32245865	0.6458304
379	I	0.18246478	0.18246478	0.18246478	0.36544624
380	V	0.13165565	0.13165565	0.13165565	0.2636841
381	T	0.21875186	0.21875186	0.21875186	0.43812317
382	M	0.12976657	0.12976657	0.12976657	0.2599006
383	I	0.18942474	0.18942474	0.18942474	0.37938586
384	L	0.06433079	0.06433079	0.06433079	0.12884374
385	Y	0.123054825	0.123054825	0.123054825	0.2464581
386	E	0.037327744	0.037327744	0.037327744	0.07476119
387	V	0.089568816	0.089568816	0.089568816	0.17939126
388	L	0.009257348	0.009257348	0.009257348	0.01854091
389	R	0.07337334	0.07337334	0.07337334	0.14695445
390	L	0.017676791	0.017676791	0.017676791	0.035403635
391	Y	0.04073026	0.04073026	0.04073026	0.081575856
392	P	0.06223539	0.06223539	0.06223539	0.12464701
393	P	0.06802426	0.06802426	0.06802426	0.13624115
394	L	0.08492406	0.08492406	0.08492406	0.17008859
395	I	0.14615256	0.14615256	0.14615256	0.29271898
396	Y	0.046405435	0.046405435	0.046405435	0.092942275
397	F	0.12674199	0.12674199	0.12674199	0.25384286
398	N	0.15421596	0.15421596	0.15421596	0.30886862
399	R	0.083759	0.083759	0.083759	0.16775519
400	T	0.17266922	0.17266922	0.17266922	0.34582737
401	P	0.121085204	0.121085204	0.121085204	0.24251328
402	Q	0.14711674	0.14711674	0.14711674	0.29465005
403	K	0.27231106	0.27231106	0.27231106	0.5453932
404	N	0.34714118	0.34714118	0.34714118	0.69526535
405	V	0.2246796	0.2246796	0.2246796	0.44999543
406	T	0.3572145	0.3572145	0.3572145	0.7154405
407	L	0.25262704	0.25262704	0.25262704	0.50596946
408	G	0.24438262	0.24438262	0.24438262	0.48945725
409	N	0.33073628	0.33073628	0.33073628	0.66240907
410	L	0.2684201	0.2684201	0.2684201	0.5376003
411	S	0.38866273	0.38866273	0.38866273	0.778426
412	L	0.23105544	0.23105544	0.23105544	0.46276516
413	P	0.24792422	0.24792422	0.24792422	0.49655047
414	A	0.17912956	0.17912956	0.17912956	0.35876635
415	G	0.183661	0.183661	0.183661	0.36784205
416	V	0.14986575	0.14986575	0.14986575	0.30015585
417	H	0.24047214	0.24047214	0.24047214	0.4816252
418	V	0.20209025	0.20209025	0.20209025	0.40475273
419	S	0.25416842	0.25416842	0.25416842	0.50905657
420	L	0.18638727	0.18638727	0.18638727	0.3733023
421	P	0.16538006	0.16538006	0.16538006	0.3312284
422	I	0.11925219	0.11925219	0.11925219	0.23884206
423	L	0.24587423	0.24587423	0.24587423	0.4924447
424	L	0.14641975	0.14641975	0.14641975	0.2932541
425	M	0.15598556	0.15598556	0.15598556	0.31241283
426	H	-0.022687549	0.022687549	0.022687549	0.04543934
427	Q	0.28835768	0.28835768	0.28835768	0.5775319
428	D	0.22394878	0.22394878	0.22394878	0.4485317
429	P	0.28506422	0.28506422	0.28506422	0.57093567
430	D	0.35377768	0.35377768	0.35377768	0.7085571
431	T	0.22384259	0.22384259	0.22384259	0.44831902
432	W	0.044329353	0.044329353	0.044329353	0.08878423
433	G	0.11749097	0.11749097	0.11749097	0.23531464
434	D	0.26177177	0.26177177	0.26177177	0.5242848
435	D	0.17970212	0.17970212	0.17970212	0.35991308
436	A	0.06450239	0.06450239	0.06450239	0.12918742
437	K	0.32211253	0.32211253	0.32211253	0.6451372
438	E	0.22804955	0.22804955	0.22804955	0.45674485
439	F	0.09151423	0.09151423	0.09151423	0.18328759
440	K	0.20612429	0.20612429	0.20612429	0.41283226
441	P	0.044278894	0.044278894	0.044278894	0.08868317
442	E	0.1479984	0.1479984	0.1479984	0.29641587
443	R	0.11504549	0.11504549	0.11504549	0.23041674
444	F	0.025447091	0.025447091	0.025447091	0.05096624
445	S	0.2981487	0.2981487	0.2981487	0.5971416
446	E	0.2982202	0.2982202	0.2982202	0.59728485
447	G	0.2897809	0.2897809	0.2897809	0.5803824
448	V	0.29621	0.29621	0.29621	0.59325874
449	A	0.32381475	0.32381475	0.32381475	0.64854646
450	K	0.38728017	0.38728017	0.38728017	0.775657
451	A	0.30729192	0.30729192	0.30729192	0.615454
452	T	0.388722	0.388722	0.388722	0.7785447
453	K	0.39544833	0.39544833	0.39544833	0.79201645
454	G	0.37620115	0.37620115	0.37620115	0.75346756
455	R	0.371236	0.371236	0.371236	0.7435232
456	V	0.29296675	0.29296675	0.29296675	0.5867631
457	S	0.31010136	0.31010136	0.31010136	0.6210808
458	F	0.18659906	0.18659906	0.18659906	0.37372652
459	F	0.15398356	0.15398356	0.15398356	0.30840316
460	P	0.13261805	0.13261805	0.13261805	0.26561165
461	F	0.02823123	0.02823123	0.02823123	0.0565424
462	G	-0.037292883	0.037292883	0.037292883	0.07469136
463	W	0.033023734	0.033023734	0.033023734	0.06614098
464	G	0.08491353	0.08491353	0.08491353	0.1700675
465	P	-0.01447357	0.01447357	0.01447357	0.028988123
466	R	-0.010936943	0.010936943	0.010936943	0.021904856
467	I	-0.06796804	0.06796804	0.06796804	0.13612854
468	C	0.033901993	0.033901993	0.033901993	0.06789999
469	L	-0.16120979	0.16120979	0.16120979	0.32287607
470	G	0.041262805	0.041262805	0.041262805	0.08264245
471	Q	-0.052444745	0.052444745	0.052444745	0.105037995
472	N	0.11370271	0.11370271	0.11370271	0.22772738
473	F	0.046775356	0.046775356	0.046775356	0.09368316
474	A	-0.010534389	0.010534389	0.010534389	0.021098608
475	M	0.01318956	0.01318956	0.01318956	0.026416468
476	L	0.07421037	0.07421037	0.07421037	0.14863087
477	E	0.014767828	0.014767828	0.014767828	0.029577473
478	A	0.0072497	0.0072497	0.0072497	0.014519928
479	K	0.076298855	0.076298855	0.076298855	0.15281376
480	M	0.19722648	0.19722648	0.19722648	0.39501143
481	I	0.08299574	0.08299574	0.08299574	0.1662265
482	L	0.1717069	0.1717069	0.1717069	0.34390002
483	S	0.23801684	0.23801684	0.23801684	0.47670767
484	L	0.29045394	0.29045394	0.29045394	0.58173037
485	L	0.22178772	0.22178772	0.22178772	0.44420347
486	L	0.20938602	0.20938602	0.20938602	0.41936496
487	Q	0.2777253	0.2777253	0.2777253	0.55623704
488	H	0.38404405	0.38404405	0.38404405	0.7691756
489	F	0.28995356	0.28995356	0.28995356	0.5807282
490	W	0.36707512	0.36707512	0.36707512	0.7351897
491	F	0.13502136	0.13502136	0.13502136	0.27042505
492	E	0.32928273	0.32928273	0.32928273	0.65949786
493	L	0.15221927	0.15221927	0.15221927	0.30486956
494	S	0.13865303	0.13865303	0.13865303	0.27769867
495	P	0.33155882	0.33155882	0.33155882	0.6640565
496	A	0.21332791	0.21332791	0.21332791	0.4272599
497	Y	0.108342774	0.108342774	0.108342774	0.21699233
498	A	0.28177834	0.28177834	0.28177834	0.56435454
499	H	0.08525107	0.08525107	0.08525107	0.17074354
500	A	0.25498602	0.25498602	0.25498602	0.5106941
501	P	0.19315684	0.19315684	0.19315684	0.38686064
502	T	0.30162463	0.30162463	0.30162463	0.6041033
503	T	0.23897433	0.23897433	0.23897433	0.47862536
504	V	0.2132739	0.2132739	0.2132739	0.4271517
505	F	0.17174773	0.17174773	0.17174773	0.34398177
506	T	0.110833004	0.110833004	0.110833004	0.22197984
507	V	0.12266351	0.12266351	0.12266351	0.24567437
508	N	0.17816982	0.17816982	0.17816982	0.35684416
509	P	0.13940556	0.13940556	0.13940556	0.2792059
510	K	0.06878978	0.06878978	0.06878978	0.13777435
511	Y	0.15957583	0.15957583	0.15957583	0.31960353
512	G	0.2390059	0.2390059	0.2390059	0.47868857
513	A	0.0071013435	0.0071013435	0.0071013435	0.014222795
514	H	0.20016776	0.20016776	0.20016776	0.40090233
515	I	0.11561689	0.11561689	0.11561689	0.23156117
516	I	0.30186498	0.30186498	0.30186498	0.60458475
517	L	0.284602	0.284602	0.284602	0.5700099
518	H	0.39395875	0.39395875	0.39395875	0.78903306
519	K	0.4145505	0.4145505	0.4145505	0.8302749
520	L	0.39866078	0.39866078	0.39866078	0.7984504
