## Supplementary material for "The N-Terminus of *Sophora tonkinensis* Cytochrome P450s Evolves Neutrally yet Encodes Rich Functional Information: A Protein Language Model Analysis": Dataset S1: StonChr1AG037120.1_residue_importance.csv

position	amino_acid	cosine_similarity	abs_cosine	final_score	final_score_norm
1	M	0.43393996	0.43393996	0.43393996	0.8597541
2	D	0.4345682	0.4345682	0.4345682	0.86099875
3	T	0.44437718	0.44437718	0.44437718	0.880433
4	L	0.46239725	0.46239725	0.46239725	0.9161357
5	L	0.46509284	0.46509284	0.46509284	0.9214764
6	S	0.4749096	0.4749096	0.4749096	0.94092613
7	C	0.48354986	0.48354986	0.48354986	0.9580449
8	L	0.47909832	0.47909832	0.47909832	0.9492251
9	N	0.49029768	0.49029768	0.49029768	0.97141415
10	F	0.48387524	0.48387524	0.48387524	0.9586896
11	T	0.45676833	0.45676833	0.45676833	0.90498334
12	A	0.47781217	0.47781217	0.47781217	0.9466769
13	I	0.49902204	0.49902204	0.49902204	0.9886995
14	G	0.48340923	0.48340923	0.48340923	0.95776623
15	F	0.47652626	0.47652626	0.47652626	0.94412917
16	L	0.47319207	0.47319207	0.47319207	0.93752325
17	L	0.47095206	0.47095206	0.47095206	0.9330852
18	S	0.46301457	0.46301457	0.46301457	0.9173588
19	L	0.47327575	0.47327575	0.47327575	0.93768907
20	I	0.4755686	0.4755686	0.4755686	0.9422318
21	S	0.45733982	0.45733982	0.45733982	0.9061156
22	L	0.45033833	0.45033833	0.45033833	0.89224374
23	C	0.47191507	0.47191507	0.47191507	0.93499315
24	L	0.45494422	0.45494422	0.45494422	0.9013693
25	F	0.45688406	0.45688406	0.45688406	0.9052126
26	L	0.44109488	0.44109488	0.44109488	0.8739299
27	Y	0.43829498	0.43829498	0.43829498	0.8683825
28	R	0.4172141	0.4172141	0.4172141	0.8266155
29	P	0.4081341	0.4081341	0.4081341	0.8086256
30	S	0.4045065	0.4045065	0.4045065	0.80143833
31	K	0.41451856	0.41451856	0.41451856	0.82127494
32	V	0.4114789	0.4114789	0.4114789	0.81525254
33	V	0.4184708	0.4184708	0.4184708	0.8291054
34	H	0.447658	0.447658	0.447658	0.88693327
35	A	0.39600828	0.39600828	0.39600828	0.784601
36	R	0.39427084	0.39427084	0.39427084	0.7811586
37	E	0.3340081	0.3340081	0.3340081	0.66176164
38	P	0.3359581	0.3359581	0.3359581	0.6656251
39	P	0.3150362	0.3150362	0.3150362	0.6241731
40	T	0.26782763	0.26782763	0.26782763	0.53063995
41	V	0.22071928	0.22071928	0.22071928	0.43730542
42	A	0.25102532	0.25102532	0.25102532	0.49734998
43	G	0.16941415	0.16941415	0.16941415	0.33565587
44	A	0.050852463	0.050852463	0.050852463	0.100752674
45	W	-0.022917852	0.022917852	0.022917852	0.04540655
46	P	0.07613134	0.07613134	0.07613134	0.15083705
47	I	0.019792892	0.019792892	0.019792892	0.039215147
48	L	-0.06094982	0.06094982	0.06094982	0.12075831
49	G	0.11516971	0.11516971	0.11516971	0.22818278
50	H	-0.010719123	0.010719123	0.010719123	0.021237522
51	L	0.097172044	0.097172044	0.097172044	0.19252446
52	P	0.060790353	0.060790353	0.060790353	0.12044236
53	L	0.18922852	0.18922852	0.18922852	0.37491357
54	L	0.2586284	0.2586284	0.2586284	0.5124138
55	S	0.26197574	0.26197574	0.26197574	0.51904577
56	S	0.3864926	0.3864926	0.3864926	0.76574785
57	T	0.37782776	0.37782776	0.37782776	0.7485804
58	Q	0.36060786	0.36060786	0.36060786	0.71446306
59	T	0.26279962	0.26279962	0.26279962	0.5206781
60	L	0.24174763	0.24174763	0.24174763	0.47896835
61	H	0.10339884	0.10339884	0.10339884	0.20486145
62	K	0.29070523	0.29070523	0.29070523	0.5759668
63	T	0.32412696	0.32412696	0.32412696	0.6421844
64	L	0.23995624	0.23995624	0.23995624	0.4754191
65	G	0.25939715	0.25939715	0.25939715	0.5139369
66	A	0.33318493	0.33318493	0.33318493	0.6601307
67	I	0.2923253	0.2923253	0.2923253	0.57917655
68	A	0.080722935	0.080722935	0.080722935	0.15993427
69	D	0.31403467	0.31403467	0.31403467	0.6221888
70	K	0.33427706	0.33427706	0.33427706	0.6622945
71	Y	0.27024713	0.27024713	0.27024713	0.53543365
72	G	0.14634524	0.14634524	0.14634524	0.28995004
73	P	0.21672848	0.21672848	0.21672848	0.42939854
74	L	0.009415649	0.009415649	0.009415649	0.018654982
75	F	0.006217515	0.006217515	0.006217515	0.012318602
76	T	0.117822096	0.117822096	0.117822096	0.23343788
77	I	0.12262267	0.12262267	0.12262267	0.24294913
78	K	0.23716263	0.23716263	0.23716263	0.46988422
79	L	0.07592645	0.07592645	0.07592645	0.15043113
80	G	0.08991245	0.08991245	0.08991245	0.17814122
81	T	0.033101756	0.033101756	0.033101756	0.065583654
82	T	0.093334116	0.093334116	0.093334116	0.18492047
83	N	0.23989092	0.23989092	0.23989092	0.4752897
84	V	0.08844719	0.08844719	0.08844719	0.17523813
85	L	0.023601728	0.023601728	0.023601728	0.046761494
86	V	-0.035640188	0.035640188	0.035640188	0.07061298
87	L	-0.05506433	0.05506433	0.05506433	0.10909754
88	S	-0.043720324	0.043720324	0.043720324	0.08662195
89	N	0.10294707	0.10294707	0.10294707	0.20396638
90	N	0.0749306	0.0749306	0.0749306	0.14845806
91	E	0.26623636	0.26623636	0.26623636	0.5274872
92	M	0.17167743	0.17167743	0.17167743	0.34014004
93	A	0.033052947	0.033052947	0.033052947	0.06548695
94	K	0.13502736	0.13502736	0.13502736	0.26752624
95	E	0.19039099	0.19039099	0.19039099	0.37721676
96	C	-0.025583128	0.025583128	0.025583128	0.05068719
97	F	-0.012968267	0.012968267	0.012968267	0.025693694
98	T	-0.09687603	0.09687603	0.09687603	0.19193798
99	K	0.00056422903	0.00056422903	0.00056422903	0.0011178924
100	N	-0.068708785	0.068708785	0.068708785	0.13613094
101	D	-0.046467766	0.046467766	0.046467766	0.09206539
102	K	-0.0045073577	0.0045073577	0.0045073577	0.008930312
103	V	-0.084165595	0.084165595	0.084165595	0.16675512
104	V	-0.082531355	0.082531355	0.082531355	0.16351725
105	S	-0.15673324	0.15673324	0.15673324	0.31053153
106	S	-0.088121906	0.088121906	0.088121906	0.17459366
107	R	0.05175772	0.05175772	0.05175772	0.10254624
108	P	0.08309696	0.08309696	0.08309696	0.16463786
109	S	0.2270743	0.2270743	0.2270743	0.44989645
110	N	0.18872099	0.18872099	0.18872099	0.373908
111	L	0.1760554	0.1760554	0.1760554	0.34881404
112	I	0.17042921	0.17042921	0.17042921	0.33766702
113	A	0.18513548	0.18513548	0.18513548	0.36680415
114	I	0.2535788	0.2535788	0.2535788	0.50240916
115	E	0.21710041	0.21710041	0.21710041	0.43013546
116	T	0.22969185	0.22969185	0.22969185	0.45508254
117	M	0.23902908	0.23902908	0.23902908	0.47358215
118	T	0.15893446	0.15893446	0.15893446	0.31489274
119	Y	0.1690915	0.1690915	0.1690915	0.3350166
120	N	0.14604986	0.14604986	0.14604986	0.2893648
121	Q	0.15345196	0.15345196	0.15345196	0.30403042
122	A	0.031435985	0.031435985	0.031435985	0.062283307
123	M	-0.03852158	0.03852158	0.03852158	0.07632181
124	F	0.014617791	0.014617791	0.014617791	0.028961852
125	G	-0.084477894	0.084477894	0.084477894	0.16737387
126	F	-0.015724305	0.015724305	0.015724305	0.03115416
127	A	-0.047611643	0.047611643	0.047611643	0.09433172
128	P	0.05209788	0.05209788	0.05209788	0.10322019
129	Y	0.012661742	0.012661742	0.012661742	0.025086382
130	G	0.0423387	0.0423387	0.0423387	0.083884574
131	S	0.14747375	0.14747375	0.14747375	0.29218593
132	Y	0.05284399	0.05284399	0.05284399	0.104698434
133	W	-0.030144535	0.030144535	0.030144535	0.059724588
134	R	0.0114799	0.0114799	0.0114799	0.02274483
135	E	0.10617063	0.10617063	0.10617063	0.21035314
136	L	-0.019514829	0.019514829	0.019514829	0.038664225
137	R	-0.04900464	0.04900464	0.04900464	0.09709163
138	K	0.032595824	0.032595824	0.032595824	0.06458127
139	I	-0.043129522	0.043129522	0.043129522	0.08545141
140	A	-0.054948658	0.054948658	0.054948658	0.10886836
141	T	0.007461809	0.007461809	0.007461809	0.01478389
142	L	0.060161244	0.060161244	0.060161244	0.11919592
143	E	0.033104565	0.033104565	0.033104565	0.06558922
144	I	-0.061730213	0.061730213	0.061730213	0.12230448
145	L	-0.07065246	0.07065246	0.07065246	0.1399819
146	S	0.0039234227	0.0039234227	0.0039234227	0.007773376
147	N	0.11030841	0.11030841	0.11030841	0.2185512
148	R	0.10376188	0.10376188	0.10376188	0.20558074
149	R	0.018579178	0.018579178	0.018579178	0.036810447
150	V	0.043664407	0.043664407	0.043664407	0.086511165
151	E	0.25540096	0.25540096	0.25540096	0.50601935
152	L	0.18502589	0.18502589	0.18502589	0.366587
153	L	0.042848404	0.042848404	0.042848404	0.08489444
154	S	0.24317954	0.24317954	0.24317954	0.48180535
155	H	0.24821334	0.24821334	0.24821334	0.49177867
156	V	0.09703935	0.09703935	0.09703935	0.19226156
157	R	0.029575106	0.029575106	0.029575106	0.058596395
158	V	0.23877934	0.23877934	0.23877934	0.47308734
159	S	0.25067553	0.25067553	0.25067553	0.49665695
160	E	0.11514951	0.11514951	0.11514951	0.22814275
161	V	0.18992187	0.18992187	0.18992187	0.3762873
162	Q	0.3528874	0.3528874	0.3528874	0.6991667
163	T	0.28999874	0.28999874	0.28999874	0.574567
164	S	0.13304783	0.13304783	0.13304783	0.26360425
165	V	0.2914718	0.2914718	0.2914718	0.57748556
166	K	0.36558282	0.36558282	0.36558282	0.7243198
167	E	0.37912413	0.37912413	0.37912413	0.7511489
168	L	0.28173766	0.28173766	0.28173766	0.5581995
169	F	0.38142622	0.38142622	0.38142622	0.75570995
170	N	0.4011875	0.4011875	0.4011875	0.79486245
171	V	0.38892975	0.38892975	0.38892975	0.7705765
172	W	0.3817483	0.3817483	0.3817483	0.756348
173	C	0.36734805	0.36734805	0.36734805	0.7278172
174	S	0.41287565	0.41287565	0.41287565	0.81801987
175	K	0.4393434	0.4393434	0.4393434	0.87045974
176	K	0.3645673	0.3645673	0.3645673	0.7223078
177	E	0.36148334	0.36148334	0.36148334	0.7161976
178	C	0.41661552	0.41661552	0.41661552	0.82542956
179	N	0.3943318	0.3943318	0.3943318	0.78127944
180	N	0.40675747	0.40675747	0.40675747	0.8058981
181	F	0.40313506	0.40313506	0.40313506	0.7987211
182	V	0.35313576	0.35313576	0.35313576	0.6996588
183	L	0.3718655	0.3718655	0.3718655	0.73676753
184	V	0.24902932	0.24902932	0.24902932	0.4933954
185	E	0.28681946	0.28681946	0.28681946	0.568268
186	L	0.25491464	0.25491464	0.25491464	0.5050558
187	K	0.31325415	0.31325415	0.31325415	0.62064236
188	Q	0.41119415	0.41119415	0.41119415	0.8146883
189	W	0.24002755	0.24002755	0.24002755	0.4755604
190	F	0.15867083	0.15867083	0.15867083	0.31437042
191	A	0.28309193	0.28309193	0.28309193	0.56088275
192	Q	0.3427602	0.3427602	0.3427602	0.67910194
193	L	0.1983011	0.1983011	0.1983011	0.39288887
194	A	0.10644633	0.10644633	0.10644633	0.21089937
195	L	0.25479075	0.25479075	0.25479075	0.50481033
196	N	0.31651434	0.31651434	0.31651434	0.6271017
197	M	0.18123093	0.18123093	0.18123093	0.35906819
198	V	0.020392204	0.020392204	0.020392204	0.040402547
199	L	0.24092185	0.24092185	0.24092185	0.47733226
200	R	0.24567538	0.24567538	0.24567538	0.4867503
201	M	0.08335486	0.08335486	0.08335486	0.16514884
202	V	0.15087889	0.15087889	0.15087889	0.29893246
203	V	0.10689586	0.10689586	0.10689586	0.21179001
204	G	0.21240613	0.21240613	0.21240613	0.42083478
205	K	0.33119616	0.33119616	0.33119616	0.6561904
206	K	0.26313967	0.26313967	0.26313967	0.5213518
207	Y	0.3378508	0.3378508	0.3378508	0.6693751
208	F	0.37137234	0.37137234	0.37137234	0.73579043
209	G	0.39127696	0.39127696	0.39127696	0.77522695
210	A	0.40030178	0.40030178	0.40030178	0.7931076
211	V	0.4304146	0.4304146	0.4304146	0.8527693
212	D	0.44630808	0.44630808	0.44630808	0.8842587
213	V	0.40873143	0.40873143	0.40873143	0.809809
214	V	0.40171856	0.40171856	0.40171856	0.7959146
215	E	0.4000703	0.4000703	0.4000703	0.792649
216	E	0.38827798	0.38827798	0.38827798	0.76928514
217	K	0.41501844	0.41501844	0.41501844	0.8222653
218	E	0.3899142	0.3899142	0.3899142	0.772527
219	S	0.38062176	0.38062176	0.38062176	0.75411606
220	R	0.38148096	0.38148096	0.38148096	0.75581837
221	R	0.36096933	0.36096933	0.36096933	0.7151792
222	C	0.39859858	0.39859858	0.39859858	0.7897331
223	L	0.36895266	0.36895266	0.36895266	0.7309964
224	L	0.3723932	0.3723932	0.3723932	0.737813
225	K	0.40619856	0.40619856	0.40619856	0.80479074
226	M	0.41098925	0.41098925	0.41098925	0.8142824
227	M	0.38659644	0.38659644	0.38659644	0.76595354
228	N	0.40194592	0.40194592	0.40194592	0.7963651
229	T	0.39290065	0.39290065	0.39290065	0.77844393
230	N	0.44690135	0.44690135	0.44690135	0.8854341
231	K	0.4145052	0.4145052	0.4145052	0.8212485
232	K	0.41187534	0.41187534	0.41187534	0.81603795
233	Q	0.4308026	0.4308026	0.4308026	0.8535381
234	K	0.4260656	0.4260656	0.4260656	0.84415275
235	A	0.41962916	0.41962916	0.41962916	0.8314004
236	E	0.4440722	0.4440722	0.4440722	0.87982875
237	S	0.47991145	0.47991145	0.47991145	0.9508362
238	R	0.4800296	0.4800296	0.4800296	0.9510703
239	T	0.45732817	0.45732817	0.45732817	0.9060925
240	K	0.47264996	0.47264996	0.47264996	0.93644917
241	C	0.5047257	0.5047257	0.5047257	1.0
242	L	0.42198047	0.42198047	0.42198047	0.83605903
243	K	0.46591818	0.46591818	0.46591818	0.9231117
244	A	0.41443628	0.41443628	0.41443628	0.8211119
245	L	0.44203383	0.44203383	0.44203383	0.87579024
246	R	0.41276455	0.41276455	0.41276455	0.81779975
247	E	0.4257427	0.4257427	0.4257427	0.843513
248	F	0.45328364	0.45328364	0.45328364	0.89807916
249	M	0.4197788	0.4197788	0.4197788	0.83169687
250	R	0.3740516	0.3740516	0.3740516	0.74109876
251	L	0.39271742	0.39271742	0.39271742	0.7780809
252	M	0.3469769	0.3469769	0.3469769	0.68745637
253	G	0.2894376	0.2894376	0.2894376	0.5734552
254	V	0.3040284	0.3040284	0.3040284	0.6023636
255	F	0.27520332	0.27520332	0.27520332	0.5452532
256	T	0.24240802	0.24240802	0.24240802	0.48027676
257	V	0.2372172	0.2372172	0.2372172	0.46999234
258	A	0.15703031	0.15703031	0.15703031	0.31112012
259	D	0.19800851	0.19800851	0.19800851	0.39230916
260	A	0.18092105	0.18092105	0.18092105	0.3584542
261	V	0.13348949	0.13348949	0.13348949	0.26447928
262	P	0.18204798	0.18204798	0.18204798	0.36068696
263	F	0.1772492	0.1772492	0.1772492	0.35117924
264	L	0.11345382	0.11345382	0.11345382	0.22478312
265	R	0.21470316	0.21470316	0.21470316	0.42538583
266	W	0.23224553	0.23224553	0.23224553	0.46014208
267	F	0.19009851	0.19009851	0.19009851	0.37663728
268	D	0.188047	0.188047	0.188047	0.3725727
269	F	0.25475776	0.25475776	0.25475776	0.504745
270	G	0.14000833	0.14000833	0.14000833	0.2773949
271	G	0.2351942	0.2351942	0.2351942	0.46598423
272	Y	0.31476575	0.31476575	0.31476575	0.62363726
273	E	0.31599948	0.31599948	0.31599948	0.6260816
274	K	0.3747857	0.3747857	0.3747857	0.74255323
275	A	0.37240502	0.37240502	0.37240502	0.7378365
276	M	0.17806733	0.17806733	0.17806733	0.3528002
277	K	0.40985328	0.40985328	0.40985328	0.81203175
278	E	0.41886842	0.41886842	0.41886842	0.8298932
279	T	0.34179232	0.34179232	0.34179232	0.6771843
280	A	0.2940555	0.2940555	0.2940555	0.5826046
281	K	0.41963798	0.41963798	0.41963798	0.8314179
282	E	0.42526662	0.42526662	0.42526662	0.84256977
283	L	0.29151922	0.29151922	0.29151922	0.5775795
284	D	0.3149185	0.3149185	0.3149185	0.6239399
285	E	0.4247473	0.4247473	0.4247473	0.8415409
286	I	0.37927207	0.37927207	0.37927207	0.75144196
287	L	0.26524538	0.26524538	0.26524538	0.52552384
288	G	0.4237078	0.4237078	0.4237078	0.83948135
289	E	0.41691327	0.41691327	0.41691327	0.8260195
290	W	0.2772391	0.2772391	0.2772391	0.5492867
291	L	0.35259217	0.35259217	0.35259217	0.69858176
292	K	0.4640124	0.4640124	0.4640124	0.91933584
293	E	0.40968484	0.40968484	0.40968484	0.811698
294	H	0.2577827	0.2577827	0.2577827	0.5107382
295	R	0.3877827	0.3877827	0.3877827	0.7683039
296	L	0.43940172	0.43940172	0.43940172	0.8705753
297	N	0.42962623	0.42962623	0.42962623	0.8512074
298	R	0.3690632	0.3690632	0.3690632	0.7312154
299	E	0.40566844	0.40566844	0.40566844	0.8037404
300	L	0.4023698	0.4023698	0.4023698	0.7972049
301	G	0.42665026	0.42665026	0.42665026	0.84531116
302	E	0.3826521	0.3826521	0.3826521	0.7581387
303	K	0.42815125	0.42815125	0.42815125	0.848285
304	V	0.43017522	0.43017522	0.43017522	0.85229504
305	E	0.44821975	0.44821975	0.44821975	0.8880462
306	S	0.4564489	0.4564489	0.4564489	0.90435046
307	D	0.40707025	0.40707025	0.40707025	0.8065178
308	K	0.3963162	0.3963162	0.3963162	0.7852111
309	D	0.22322029	0.22322029	0.22322029	0.4422606
310	F	0.16412835	0.16412835	0.16412835	0.32518327
311	I	0.10501681	0.10501681	0.10501681	0.2080671
312	D	0.253289	0.253289	0.253289	0.501835
313	V	0.31342584	0.31342584	0.31342584	0.6209825
314	M	0.23478639	0.23478639	0.23478639	0.46517622
315	I	0.35515317	0.35515317	0.35515317	0.70365584
316	S	0.4156202	0.4156202	0.4156202	0.8234576
317	V	0.46540713	0.46540713	0.46540713	0.9220992
318	L	0.419661	0.419661	0.419661	0.83146346
319	D	0.43446738	0.43446738	0.43446738	0.860799
320	G	0.4610899	0.4610899	0.4610899	0.91354555
321	A	0.4755714	0.4755714	0.4755714	0.9422373
322	T	0.4539021	0.4539021	0.4539021	0.8993045
323	I	0.47090504	0.47090504	0.47090504	0.932992
324	D	0.45590597	0.45590597	0.45590597	0.9032748
325	G	0.41907287	0.41907287	0.41907287	0.83029824
326	F	0.45723373	0.45723373	0.45723373	0.90590537
327	D	0.4398542	0.4398542	0.4398542	0.87147176
328	A	0.4340083	0.4340083	0.4340083	0.85988945
329	D	0.41349322	0.41349322	0.41349322	0.81924343
330	T	0.4175942	0.4175942	0.4175942	0.8273686
331	I	0.3972447	0.3972447	0.3972447	0.78705066
332	I	0.37347546	0.37347546	0.37347546	0.7399573
333	K	0.21795805	0.21795805	0.21795805	0.43183467
334	A	0.2703163	0.2703163	0.2703163	0.53557074
335	T	0.30643088	0.30643088	0.30643088	0.6071236
336	I	0.19895272	0.19895272	0.19895272	0.39417988
337	L	0.23842907	0.23842907	0.23842907	0.47239336
338	G	0.15599442	0.15599442	0.15599442	0.30906773
339	L	0.22836372	0.22836372	0.22836372	0.45245114
340	I	0.1103764	0.1103764	0.1103764	0.21868593
341	L	0.15138368	0.15138368	0.15138368	0.2999326
342	G	0.09976548	0.09976548	0.09976548	0.19766277
343	G	0.25510338	0.25510338	0.25510338	0.50542974
344	T	0.11273588	0.11273588	0.11273588	0.2233607
345	D	0.14190422	0.14190422	0.14190422	0.28115118
346	T	0.08719558	0.08719558	0.08719558	0.17275836
347	S	0.03360513	0.03360513	0.03360513	0.06658097
348	T	0.14191914	0.14191914	0.14191914	0.2811807
349	V	0.10646149	0.10646149	0.10646149	0.2109294
350	T	0.117962316	0.117962316	0.117962316	0.2337157
351	L	0.21805567	0.21805567	0.21805567	0.43202806
352	T	0.26000077	0.26000077	0.26000077	0.5151328
353	W	0.18688448	0.18688448	0.18688448	0.3702694
354	A	0.12499817	0.12499817	0.12499817	0.24765565
355	I	0.16236256	0.16236256	0.16236256	0.32168475
356	C	0.1356178	0.1356178	0.1356178	0.26869604
357	L	0.10944295	0.10944295	0.10944295	0.2168365
358	L	0.20983092	0.20983092	0.20983092	0.4157326
359	L	0.23646708	0.23646708	0.23646708	0.46850613
360	R	0.3093926	0.3093926	0.3093926	0.6129916
361	N	0.32775125	0.32775125	0.32775125	0.64936507
362	P	0.40229622	0.40229622	0.40229622	0.7970591
363	H	0.4054787	0.4054787	0.4054787	0.80336446
364	T	0.30454972	0.30454972	0.30454972	0.60339653
365	L	0.29556486	0.29556486	0.29556486	0.585595
366	Q	0.4506041	0.4506041	0.4506041	0.8927703
367	R	0.43010342	0.43010342	0.43010342	0.8521528
368	A	0.25191304	0.25191304	0.25191304	0.49910882
369	K	0.37883827	0.37883827	0.37883827	0.7505825
370	E	0.46071813	0.46071813	0.46071813	0.91280895
371	E	0.33029693	0.33029693	0.33029693	0.6544088
372	L	0.18159217	0.18159217	0.18159217	0.3597839
373	D	0.36681387	0.36681387	0.36681387	0.72675884
374	T	0.43318838	0.43318838	0.43318838	0.858265
375	Q	0.3859343	0.3859343	0.3859343	0.76464164
376	I	0.20703349	0.20703349	0.20703349	0.4101901
377	G	0.3031349	0.3031349	0.3031349	0.6005933
378	K	0.34663013	0.34663013	0.34663013	0.6867693
379	E	0.26131767	0.26131767	0.26131767	0.517742
380	R	0.3133312	0.3133312	0.3133312	0.620795
381	F	0.33345875	0.33345875	0.33345875	0.6606732
382	I	0.21981671	0.21981671	0.21981671	0.4355172
383	N	0.28574035	0.28574035	0.28574035	0.56613
384	E	0.18377653	0.18377653	0.18377653	0.3641117
385	S	0.31966212	0.31966212	0.31966212	0.63333833
386	D	0.26855806	0.26855806	0.26855806	0.53208715
387	I	0.28589338	0.28589338	0.28589338	0.5664332
388	N	0.34031397	0.34031397	0.34031397	0.6742553
389	K	0.35497805	0.35497805	0.35497805	0.7033089
390	L	0.15474789	0.15474789	0.15474789	0.306598
391	V	0.23087704	0.23087704	0.23087704	0.45743072
392	Y	0.20889811	0.20889811	0.20889811	0.41388443
393	L	0.090624094	0.090624094	0.090624094	0.17955118
394	Q	0.1192575	0.1192575	0.1192575	0.23628181
395	A	0.10262351	0.10262351	0.10262351	0.2033253
396	I	0.06511238	0.06511238	0.06511238	0.12900548
397	V	0.12350377	0.12350377	0.12350377	0.24469483
398	K	0.07955259	0.07955259	0.07955259	0.1576155
399	E	0.03184495	0.03184495	0.03184495	0.06309358
400	T	0.015368114	0.015368114	0.015368114	0.030448448
401	L	-0.041134536	0.041134536	0.041134536	0.081498794
402	R	0.12717117	0.12717117	0.12717117	0.25196096
403	L	0.0403776	0.0403776	0.0403776	0.0799991
404	Y	0.0752758	0.0752758	0.0752758	0.149142
405	P	0.10296961	0.10296961	0.10296961	0.20401104
406	A	0.0106450915	0.0106450915	0.0106450915	0.021090845
407	G	0.090781495	0.090781495	0.090781495	0.17986304
408	P	0.13831761	0.13831761	0.13831761	0.2740451
409	L	0.1009911	0.1009911	0.1009911	0.20009106
410	S	0.12397647	0.12397647	0.12397647	0.24563138
411	A	0.0593328	0.0593328	0.0593328	0.117554545
412	P	0.07037089	0.07037089	0.07037089	0.13942403
413	R	0.065212235	0.065212235	0.065212235	0.12920332
414	E	0.19914384	0.19914384	0.19914384	0.39455855
415	F	0.083346926	0.083346926	0.083346926	0.16513312
416	T	0.18960157	0.18960157	0.18960157	0.3756527
417	E	0.24515222	0.24515222	0.24515222	0.48571378
418	D	0.33564246	0.33564246	0.33564246	0.6649997
419	C	0.21476355	0.21476355	0.21476355	0.4255055
420	T	0.32785487	0.32785487	0.32785487	0.6495704
421	L	0.24161129	0.24161129	0.24161129	0.47869822
422	G	0.18766512	0.18766512	0.18766512	0.37181607
423	G	0.30015698	0.30015698	0.30015698	0.5946933
424	Y	0.29407978	0.29407978	0.29407978	0.5826527
425	H	0.29209965	0.29209965	0.29209965	0.5787295
426	I	0.2022496	0.2022496	0.2022496	0.40071192
427	R	0.23045257	0.23045257	0.23045257	0.45658973
428	K	0.19657007	0.19657007	0.19657007	0.3894592
429	G	0.21490434	0.21490434	0.21490434	0.4257844
430	T	0.08025245	0.08025245	0.08025245	0.15900211
431	R	0.20923717	0.20923717	0.20923717	0.4145562
432	L	0.1841337	0.1841337	0.1841337	0.36481935
433	I	0.17488489	0.17488489	0.17488489	0.3464949
434	T	0.081306964	0.081306964	0.081306964	0.16109139
435	N	-0.003966987	0.003966987	0.003966987	0.007859689
436	L	0.026068565	0.026068565	0.026068565	0.051648974
437	W	0.1315012	0.1315012	0.1315012	0.26053992
438	K	0.099691	0.099691	0.099691	0.19751522
439	I	0.15866461	0.15866461	0.15866461	0.31435812
440	Q	0.06342427	0.06342427	0.06342427	0.12566087
441	T	0.28140676	0.28140676	0.28140676	0.55754393
442	D	0.25346154	0.25346154	0.25346154	0.5021768
443	P	0.28004918	0.28004918	0.28004918	0.5548542
444	S	0.34081566	0.34081566	0.34081566	0.6752493
445	I	0.26937583	0.26937583	0.26937583	0.5337074
446	W	0.19465072	0.19465072	0.19465072	0.38565645
447	S	0.33825493	0.33825493	0.33825493	0.6701758
448	D	0.3067853	0.3067853	0.3067853	0.60782576
449	S	0.18449135	0.18449135	0.18449135	0.36552796
450	L	0.29863796	0.29863796	0.29863796	0.5916837
451	E	0.3062249	0.3062249	0.3062249	0.6067155
452	F	0.14062254	0.14062254	0.14062254	0.2786118
453	K	0.32931098	0.32931098	0.32931098	0.65245533
454	P	0.11030841	0.11030841	0.11030841	0.2185512
455	E	0.26015234	0.26015234	0.26015234	0.51543313
456	R	0.19624051	0.19624051	0.19624051	0.38880628
457	F	0.11946825	0.11946825	0.11946825	0.23669936
458	L	0.31201816	0.31201816	0.31201816	0.6181935
459	T	0.3964025	0.3964025	0.3964025	0.7853821
460	T	0.4178086	0.4178086	0.4178086	0.82779336
461	H	0.4443333	0.4443333	0.4443333	0.8803461
462	K	0.46348223	0.46348223	0.46348223	0.91828537
463	E	0.4229828	0.4229828	0.4229828	0.83804494
464	V	0.37619036	0.37619036	0.37619036	0.7453363
465	D	0.3153052	0.3153052	0.3153052	0.6247061
466	V	0.29187274	0.29187274	0.29187274	0.5782799
467	R	0.26767626	0.26767626	0.26767626	0.5303401
468	G	0.3124922	0.3124922	0.3124922	0.6191327
469	N	0.3323673	0.3323673	0.3323673	0.65851074
470	H	0.315029	0.315029	0.315029	0.6241588
471	F	0.28132144	0.28132144	0.28132144	0.5573749
472	E	0.21096861	0.21096861	0.21096861	0.41798666
473	L	0.15496147	0.15496147	0.15496147	0.30702117
474	L	0.12208105	0.12208105	0.12208105	0.24187604
475	P	0.08710072	0.08710072	0.08710072	0.1725704
476	F	0.0681662	0.0681662	0.0681662	0.13505593
477	G	0.047234774	0.047234774	0.047234774	0.09358504
478	S	0.0025990603	0.0025990603	0.0025990603	0.005149451
479	G	0.038590945	0.038590945	0.038590945	0.076459244
480	R	0.0075807692	0.0075807692	0.0075807692	0.015019583
481	R	-0.004303006	0.004303006	0.004303006	0.008525435
482	I	-0.08845915	0.08845915	0.08845915	0.17526183
483	C	0.05929782	0.05929782	0.05929782	0.11748524
484	P	-0.03164918	0.03164918	0.03164918	0.0627057
485	G	0.11607523	0.11607523	0.11607523	0.22997686
486	I	0.063212715	0.063212715	0.063212715	0.12524173
487	S	0.075058214	0.075058214	0.075058214	0.1487109
488	F	0.105115205	0.105115205	0.105115205	0.20826204
489	G	0.11689653	0.11689653	0.11689653	0.23160408
490	L	0.12895861	0.12895861	0.12895861	0.25550237
491	Q	0.1427401	0.1427401	0.1427401	0.2828073
492	M	0.050631423	0.050631423	0.050631423	0.10031473
493	V	0.089805715	0.089805715	0.089805715	0.17792974
494	H	0.12999211	0.12999211	0.12999211	0.25755003
495	L	0.22741331	0.22741331	0.22741331	0.45056814
496	T	0.19707735	0.19707735	0.19707735	0.39046428
497	L	0.19196731	0.19196731	0.19196731	0.3803399
498	A	0.14967936	0.14967936	0.14967936	0.29655585
499	S	0.21068665	0.21068665	0.21068665	0.41742805
500	F	0.27744412	0.27744412	0.27744412	0.54969287
501	L	0.17246036	0.17246036	0.17246036	0.34169126
502	H	0.1508201	0.1508201	0.1508201	0.298816
503	S	0.24946836	0.24946836	0.24946836	0.49426523
504	F	0.26021004	0.26021004	0.26021004	0.51554745
505	E	0.39582083	0.39582083	0.39582083	0.7842296
506	I	0.25645882	0.25645882	0.25645882	0.50811523
507	L	0.4422555	0.4422555	0.4422555	0.8762294
508	N	0.38867426	0.38867426	0.38867426	0.77007025
509	A	0.37654614	0.37654614	0.37654614	0.7460412
510	S	0.44894668	0.44894668	0.44894668	0.8894865
511	D	0.43089193	0.43089193	0.43089193	0.85371506
512	D	0.39257053	0.39257053	0.39257053	0.77778983
513	P	0.38503703	0.38503703	0.38503703	0.76286393
514	I	0.35108116	0.35108116	0.35108116	0.69558805
515	D	0.30693874	0.30693874	0.30693874	0.6081298
516	M	0.23122501	0.23122501	0.23122501	0.45812017
517	T	0.28939253	0.28939253	0.28939253	0.573366
518	E	0.20925286	0.20925286	0.20925286	0.4145873
519	T	0.30735928	0.30735928	0.30735928	0.608963
520	L	0.2780859	0.2780859	0.2780859	0.5509644
521	G	0.13570349	0.13570349	0.13570349	0.26886582
522	L	0.20670779	0.20670779	0.20670779	0.40954483
523	S	0.112996854	0.112996854	0.112996854	0.22387776
524	N	0.2229905	0.2229905	0.2229905	0.44180533
525	T	0.20797421	0.20797421	0.20797421	0.41205394
526	K	0.14324374	0.14324374	0.14324374	0.28380513
527	A	0.18719994	0.18719994	0.18719994	0.3708944
528	T	0.20122574	0.20122574	0.20122574	0.39868337
529	P	0.29809615	0.29809615	0.29809615	0.5906102
530	L	0.24402355	0.24402355	0.24402355	0.48347756
531	E	0.37284136	0.37284136	0.37284136	0.738701
532	V	0.24396361	0.24396361	0.24396361	0.48335883
533	L	0.3972135	0.3972135	0.3972135	0.78698885
534	I	0.35358134	0.35358134	0.35358134	0.7005416
535	K	0.42454758	0.42454758	0.42454758	0.84114516
536	P	0.3237337	0.3237337	0.3237337	0.6414052
537	C	0.3583768	0.3583768	0.3583768	0.7100427
538	L	0.33530632	0.33530632	0.33530632	0.66433376
539	S	0.3703811	0.3703811	0.3703811	0.7338265
540	P	0.44119754	0.44119754	0.44119754	0.8741333
541	H	0.42755908	0.42755908	0.42755908	0.84711176
542	C	0.39350128	0.39350128	0.39350128	0.77963394
543	Y	0.40594608	0.40594608	0.40594608	0.8042905
544	E	0.38802093	0.38802093	0.38802093	0.7687759
545	T	0.4259596	0.4259596	0.4259596	0.84394276
546	M	0.42320347	0.42320347	0.42320347	0.83848214
