## Supplementary material for "The N-Terminus of *Sophora tonkinensis* Cytochrome P450s Evolves Neutrally yet Encodes Rich Functional Information: A Protein Language Model Analysis": Dataset S1: StonChr1AG038340.1_residue_importance.csv

position	amino_acid	cosine_similarity	abs_cosine	final_score	final_score_norm
1	M	0.4568379	0.4568379	0.4568379	0.8948813
2	A	0.436918	0.436918	0.436918	0.85586107
3	I	0.48031068	0.48031068	0.48031068	0.9408612
4	L	0.49389148	0.49389148	0.49389148	0.9674641
5	G	0.49319735	0.49319735	0.49319735	0.9661044
6	Y	0.5105011	0.5105011	0.5105011	1.0
7	V	0.4932188	0.4932188	0.4932188	0.96614647
8	A	0.48968092	0.48968092	0.48968092	0.9592162
9	I	0.48062265	0.48062265	0.48062265	0.94147235
10	L	0.4839567	0.4839567	0.4839567	0.94800323
11	A	0.46154398	0.46154398	0.46154398	0.9040999
12	S	0.46774688	0.46774688	0.46774688	0.9162505
13	L	0.46797657	0.46797657	0.46797657	0.9167004
14	L	0.47287607	0.47287607	0.47287607	0.9262979
15	C	0.48360357	0.48360357	0.48360357	0.9473115
16	F	0.4584326	0.4584326	0.4584326	0.8980052
17	L	0.46925744	0.46925744	0.46925744	0.9192095
18	Y	0.48017663	0.48017663	0.48017663	0.94059867
19	F	0.45960698	0.45960698	0.45960698	0.90030557
20	F	0.4566961	0.4566961	0.4566961	0.89460355
21	H	0.46656147	0.46656147	0.46656147	0.91392845
22	R	0.45845532	0.45845532	0.45845532	0.89804965
23	R	0.46321258	0.46321258	0.46321258	0.9073684
24	S	0.46149874	0.46149874	0.46149874	0.90401125
25	C	0.47473487	0.47473487	0.47473487	0.92993903
26	C	0.4740916	0.4740916	0.4740916	0.92867893
27	R	0.4785356	0.4785356	0.4785356	0.93738407
28	T	0.4642374	0.4642374	0.4642374	0.9093759
29	P	0.4759527	0.4759527	0.4759527	0.9323246
30	L	0.47519058	0.47519058	0.47519058	0.9308317
31	L	0.4239454	0.4239454	0.4239454	0.8304495
32	I	0.408088	0.408088	0.408088	0.79938716
33	D	0.37136835	0.37136835	0.37136835	0.7274585
34	F	0.23407824	0.23407824	0.23407824	0.45852643
35	P	0.30789828	0.30789828	0.30789828	0.6031295
36	I	0.21871366	0.21871366	0.21871366	0.42842937
37	L	0.25416562	0.25416562	0.25416562	0.4978748
38	G	0.27908725	0.27908725	0.27908725	0.5466927
39	M	0.1838685	0.1838685	0.1838685	0.3601726
40	L	0.23212503	0.23212503	0.23212503	0.45470035
41	P	0.30925718	0.30925718	0.30925718	0.60579145
42	Q	0.37027135	0.37027135	0.37027135	0.7253096
43	L	0.31976122	0.31976122	0.31976122	0.62636733
44	L	0.30486605	0.30486605	0.30486605	0.5971898
45	C	0.3784917	0.3784917	0.3784917	0.74141216
46	N	0.32670426	0.32670426	0.32670426	0.6399678
47	V	0.35743693	0.35743693	0.35743693	0.7001688
48	W	0.3700901	0.3700901	0.3700901	0.72495455
49	R	0.2994892	0.2994892	0.2994892	0.58665735
50	I	0.3675444	0.3675444	0.3675444	0.71996796
51	H	0.24742417	0.24742417	0.24742417	0.48466924
52	D	0.29596075	0.29596075	0.29596075	0.5797456
53	F	0.38046938	0.38046938	0.38046938	0.7452861
54	L	0.3466226	0.3466226	0.3466226	0.678985
55	T	0.38756335	0.38756335	0.38756335	0.7591822
56	E	0.39448392	0.39448392	0.39448392	0.77273864
57	V	0.39983708	0.39983708	0.39983708	0.7832247
58	L	0.41463256	0.41463256	0.41463256	0.812207
59	K	0.46905458	0.46905458	0.46905458	0.9188121
60	R	0.4885568	0.4885568	0.4885568	0.9570142
61	C	0.4909623	0.4909623	0.4909623	0.96172625
62	R	0.47256538	0.47256538	0.47256538	0.9256893
63	G	0.44238374	0.44238374	0.44238374	0.8665677
64	T	0.42458856	0.42458856	0.42458856	0.83170944
65	G	0.40000156	0.40000156	0.40000156	0.7835469
66	E	0.41504228	0.41504228	0.41504228	0.8130096
67	F	0.36127383	0.36127383	0.36127383	0.70768476
68	M	0.41572258	0.41572258	0.41572258	0.8143422
69	G	0.31421977	0.31421977	0.31421977	0.61551243
70	P	0.3088436	0.3088436	0.3088436	0.6049813
71	W	0.27129993	0.27129993	0.27129993	0.53143847
72	F	0.30287364	0.30287364	0.30287364	0.593287
73	T	0.31198728	0.31198728	0.31198728	0.6111393
74	K	0.41412604	0.41412604	0.41412604	0.8112148
75	M	0.33073717	0.33073717	0.33073717	0.64786774
76	N	0.40620506	0.40620506	0.40620506	0.7956987
77	F	0.24659275	0.24659275	0.24659275	0.4830406
78	M	0.14872178	0.14872178	0.14872178	0.29132512
79	V	0.20139082	0.20139082	0.20139082	0.39449635
80	T	0.0016490124	0.0016490124	0.0016490124	0.003230184
81	S	0.18999475	0.18999475	0.18999475	0.37217307
82	D	0.18255743	0.18255743	0.18255743	0.35760438
83	P	0.1603027	0.1603027	0.1603027	0.3140105
84	I	0.2733912	0.2733912	0.2733912	0.535535
85	N	0.0072951205	0.0072951205	0.0072951205	0.014290118
86	V	0.13245012	0.13245012	0.13245012	0.2594512
87	H	0.16564815	0.16564815	0.16564815	0.3244815
88	Y	0.18316536	0.18316536	0.18316536	0.35879523
89	I	0.1469104	0.1469104	0.1469104	0.28777686
90	M	0.10506662	0.10506662	0.10506662	0.20581077
91	S	0.16570343	0.16570343	0.16570343	0.32458976
92	K	0.14346609	0.14346609	0.14346609	0.28102994
93	S	0.10426378	0.10426378	0.10426378	0.20423812
94	F	0.064041734	0.064041734	0.064041734	0.12544876
95	D	0.24259788	0.24259788	0.24259788	0.4752152
96	N	0.15705264	0.15705264	0.15705264	0.30764407
97	Y	0.11387941	0.11387941	0.11387941	0.2230738
98	I	0.19775075	0.19775075	0.19775075	0.38736597
99	K	0.008779785	0.008779785	0.008779785	0.017198367
100	G	0.06325556	0.06325556	0.06325556	0.12390877
101	P	0.2246686	0.2246686	0.2246686	0.4400943
102	E	0.20598075	0.20598075	0.20598075	0.40348738
103	F	0.11183656	0.11183656	0.11183656	0.21907213
104	R	0.24645495	0.24645495	0.24645495	0.48277068
105	E	0.29911527	0.29911527	0.29911527	0.58592486
106	I	0.21815279	0.21815279	0.21815279	0.4273307
107	F	0.16378336	0.16378336	0.16378336	0.32082862
108	Q	0.22276753	0.22276753	0.22276753	0.43637034
109	A	0.19303402	0.19303402	0.19303402	0.37812656
110	F	0.16712527	0.16712527	0.16712527	0.32737496
111	G	0.15326232	0.15326232	0.15326232	0.3002194
112	D	0.19204317	0.19204317	0.19204317	0.37618563
113	G	0.06633248	0.06633248	0.06633248	0.12993602
114	I	0.102052666	0.102052666	0.102052666	0.19990686
115	F	0.04395557	0.04395557	0.04395557	0.08610279
116	T	0.13632011	0.13632011	0.13632011	0.26703197
117	A	0.11848334	0.11848334	0.11848334	0.23209225
118	D	0.19930306	0.19930306	0.19930306	0.39040673
119	S	0.27604166	0.27604166	0.27604166	0.5407269
120	D	0.35874966	0.35874966	0.35874966	0.70274025
121	T	0.29882967	0.29882967	0.29882967	0.5853654
122	W	0.22647923	0.22647923	0.22647923	0.44364104
123	K	0.41587546	0.41587546	0.41587546	0.81464165
124	Y	0.42716923	0.42716923	0.42716923	0.8367646
125	N	0.27176946	0.27176946	0.27176946	0.5323582
126	R	0.25584692	0.25584692	0.25584692	0.5011682
127	S	0.36749396	0.36749396	0.36749396	0.7198691
128	F	0.36066926	0.36066926	0.36066926	0.7065005
129	F	0.33717763	0.33717763	0.33717763	0.66048366
130	L	0.34743005	0.34743005	0.34743005	0.6805667
131	F	0.3410886	0.3410886	0.3410886	0.6681447
132	F	0.38357607	0.38357607	0.38357607	0.7513717
133	I	0.33561078	0.33561078	0.33561078	0.65741444
134	D	0.34763244	0.34763244	0.34763244	0.68096316
135	R	0.31910083	0.31910083	0.31910083	0.62507373
136	Q	0.30655792	0.30655792	0.30655792	0.600504
137	I	0.21523115	0.21523115	0.21523115	0.4216076
138	L	0.26077986	0.26077986	0.26077986	0.5108312
139	V	0.2053482	0.2053482	0.2053482	0.4022483
140	I	0.20733987	0.20733987	0.20733987	0.40614972
141	S	0.22979368	0.22979368	0.22979368	0.4501336
142	C	0.24650657	0.24650657	0.24650657	0.4828718
143	Y	0.2547946	0.2547946	0.2547946	0.49910685
144	V	0.1991765	0.1991765	0.1991765	0.39015883
145	I	0.22478878	0.22478878	0.22478878	0.4403297
146	F	0.23736762	0.23736762	0.23736762	0.46496984
147	F	0.23835044	0.23835044	0.23835044	0.46689507
148	S	0.27218136	0.27218136	0.27218136	0.5331651
149	H	0.3126359	0.3126359	0.3126359	0.61240983
150	L	0.32151237	0.32151237	0.32151237	0.62979764
151	S	0.31206596	0.31206596	0.31206596	0.61129344
152	G	0.370226	0.370226	0.370226	0.7252208
153	F	0.37134287	0.37134287	0.37134287	0.7274086
154	E	0.34901378	0.34901378	0.34901378	0.68366903
155	S	0.32137993	0.32137993	0.32137993	0.6295382
156	W	0.37953886	0.37953886	0.37953886	0.7434634
157	T	0.34067917	0.34067917	0.34067917	0.66734266
158	S	0.33613655	0.33613655	0.33613655	0.65844434
159	Y	0.37735417	0.37735417	0.37735417	0.7391839
160	R	0.39689738	0.39689738	0.39689738	0.7774663
161	Y	0.42443356	0.42443356	0.42443356	0.8314058
162	N	0.37085944	0.37085944	0.37085944	0.7264616
163	R	0.360226	0.360226	0.360226	0.7056322
164	S	0.4036261	0.4036261	0.4036261	0.7906469
165	L	0.39958027	0.39958027	0.39958027	0.7827217
166	F	0.37845117	0.37845117	0.37845117	0.7413327
167	H	0.36653414	0.36653414	0.36653414	0.71798897
168	S	0.4055189	0.4055189	0.4055189	0.7943546
169	L	0.40588185	0.40588185	0.40588185	0.7950656
170	F	0.40235353	0.40235353	0.40235353	0.7881541
171	K	0.42780763	0.42780763	0.42780763	0.83801514
172	H	0.4187032	0.4187032	0.4187032	0.82018083
173	R	0.41873068	0.41873068	0.41873068	0.82023466
174	S	0.4651957	0.4651957	0.4651957	0.9112531
175	F	0.38117647	0.38117647	0.38117647	0.7466712
176	E	0.42146617	0.42146617	0.42146617	0.8255931
177	M	0.45003536	0.45003536	0.45003536	0.88155615
178	F	0.41107818	0.41107818	0.41107818	0.8052445
179	L	0.32629693	0.32629693	0.32629693	0.6391699
180	D	0.43846568	0.43846568	0.43846568	0.85889274
181	K	0.4414218	0.4414218	0.4414218	0.8646834
182	T	0.349736	0.349736	0.349736	0.68508375
183	I	0.2645066	0.2645066	0.2645066	0.5181313
184	Q	0.45784763	0.45784763	0.45784763	0.8968592
185	K	0.42718083	0.42718083	0.42718083	0.8367873
186	K	0.22540917	0.22540917	0.22540917	0.44154492
187	V	0.2895995	0.2895995	0.2895995	0.5672848
188	K	0.42699626	0.42699626	0.42699626	0.8364258
189	G	0.34302756	0.34302756	0.34302756	0.6719429
190	S	0.28857243	0.28857243	0.28857243	0.5652729
191	L	0.2351092	0.2351092	0.2351092	0.46054593
192	L	0.34583467	0.34583467	0.34583467	0.6774416
193	P	0.30418524	0.30418524	0.30418524	0.5958562
194	I	0.27565008	0.27565008	0.27565008	0.53995985
195	L	0.27543062	0.27543062	0.27543062	0.5395299
196	D	0.40244228	0.40244228	0.40244228	0.78832793
197	H	0.40399513	0.40399513	0.40399513	0.7913698
198	A	0.34363014	0.34363014	0.34363014	0.67312324
199	Q	0.3712175	0.3712175	0.3712175	0.72716296
200	Q	0.45109472	0.45109472	0.45109472	0.8836312
201	E	0.3713357	0.3713357	0.3713357	0.7273945
202	G	0.39707553	0.39707553	0.39707553	0.7778153
203	T	0.35402915	0.35402915	0.35402915	0.6934934
204	I	0.323644	0.323644	0.323644	0.6339732
205	L	0.19868991	0.19868991	0.19868991	0.38920566
206	D	0.13540679	0.13540679	0.13540679	0.2652429
207	L	0.06787458	0.06787458	0.06787458	0.13295677
208	Q	0.052141048	0.052141048	0.052141048	0.102137
209	D	0.17078367	0.17078367	0.17078367	0.33454123
210	V	0.14158112	0.14158112	0.14158112	0.27733755
211	F	0.057137497	0.057137497	0.057137497	0.11192434
212	N	0.1750337	0.1750337	0.1750337	0.34286648
213	R	0.113398924	0.113398924	0.113398924	0.22213258
214	F	0.055831484	0.055831484	0.055831484	0.109366044
215	T	0.048159968	0.048159968	0.048159968	0.09433862
216	F	0.12928784	0.12928784	0.12928784	0.25325674
217	D	0.11911669	0.11911669	0.11911669	0.23333287
218	N	0.12613289	0.12613289	0.12613289	0.24707663
219	I	0.029690921	0.029690921	0.029690921	0.05816035
220	C	0.1396958	0.1396958	0.1396958	0.27364445
221	S	0.21835439	0.21835439	0.21835439	0.4277256
222	I	0.21062861	0.21062861	0.21062861	0.4125919
223	V	0.17468564	0.17468564	0.17468564	0.34218466
224	L	0.11792572	0.11792572	0.11792572	0.23099993
225	G	0.18769236	0.18769236	0.18769236	0.367663
226	Y	0.28648195	0.28648195	0.28648195	0.5611779
227	D	0.19484664	0.19484664	0.19484664	0.38167724
228	P	0.2692079	0.2692079	0.2692079	0.5273405
229	N	0.29150754	0.29150754	0.29150754	0.5710224
230	C	0.26088268	0.26088268	0.26088268	0.5110326
231	L	0.16740373	0.16740373	0.16740373	0.3279204
232	S	0.2706879	0.2706879	0.2706879	0.53023964
233	I	0.32542646	0.32542646	0.32542646	0.63746476
234	E	0.3620636	0.3620636	0.3620636	0.7092318
235	F	0.28848517	0.28848517	0.28848517	0.565102
236	P	0.34546706	0.34546706	0.34546706	0.6767215
237	E	0.38427675	0.38427675	0.38427675	0.75274426
238	V	0.30825323	0.30825323	0.30825323	0.6038248
239	A	0.3248628	0.3248628	0.3248628	0.63636065
240	C	0.28295302	0.28295302	0.28295302	0.55426526
241	E	0.25481218	0.25481218	0.25481218	0.4991413
242	K	0.38350213	0.38350213	0.38350213	0.75122684
243	A	0.26273304	0.26273304	0.26273304	0.51465714
244	F	0.1543014	0.1543014	0.1543014	0.3022548
245	N	0.34961772	0.34961772	0.34961772	0.68485206
246	E	0.33014655	0.33014655	0.33014655	0.64671075
247	A	0.19232662	0.19232662	0.19232662	0.37674087
248	E	0.19336846	0.19336846	0.19336846	0.37878168
249	E	0.2720875	0.2720875	0.2720875	0.5329813
250	S	0.23977633	0.23977633	0.23977633	0.46968818
251	I	0.118106216	0.118106216	0.118106216	0.2313535
252	F	0.13436614	0.13436614	0.13436614	0.26320443
253	Y	0.11197361	0.11197361	0.11197361	0.2193406
254	R	0.11239614	0.11239614	0.11239614	0.22016828
255	H	0.07307478	0.07307478	0.07307478	0.14314324
256	V	0.10857552	0.10857552	0.10857552	0.21268421
257	V	0.109931916	0.109931916	0.109931916	0.2153412
258	P	0.14700711	0.14700711	0.14700711	0.2879663
259	K	0.25039622	0.25039622	0.25039622	0.49049106
260	S	0.23376428	0.23376428	0.23376428	0.4579114
261	V	0.15646745	0.15646745	0.15646745	0.30649778
262	W	0.12071392	0.12071392	0.12071392	0.23646162
263	K	0.28492647	0.28492647	0.28492647	0.558131
264	L	0.24875809	0.24875809	0.24875809	0.4872822
265	Q	0.12608269	0.12608269	0.12608269	0.2469783
266	K	0.30745617	0.30745617	0.30745617	0.6022635
267	W	0.3143266	0.3143266	0.3143266	0.61572176
268	L	0.1670759	0.1670759	0.1670759	0.32727826
269	Q	0.15303878	0.15303878	0.15303878	0.2997815
270	I	0.16168305	0.16168305	0.16168305	0.3167144
271	G	0.17818713	0.17818713	0.17818713	0.34904358
272	Q	0.19571117	0.19571117	0.19571117	0.38337073
273	E	0.1907597	0.1907597	0.1907597	0.3736715
274	K	0.31340814	0.31340814	0.31340814	0.61392254
275	K	0.32600132	0.32600132	0.32600132	0.6385908
276	M	0.22864103	0.22864103	0.22864103	0.4478757
277	T	0.37739843	0.37739843	0.37739843	0.73927057
278	E	0.38701412	0.38701412	0.38701412	0.75810635
279	A	0.23536785	0.23536785	0.23536785	0.4610526
280	C	0.23852418	0.23852418	0.23852418	0.46723542
281	K	0.36027008	0.36027008	0.36027008	0.7057185
282	I	0.3311642	0.3311642	0.3311642	0.64870423
283	F	0.23381425	0.23381425	0.23381425	0.45800933
284	D	0.25893742	0.25893742	0.25893742	0.50722206
285	Q	0.40199503	0.40199503	0.40199503	0.78745186
286	F	0.30694386	0.30694386	0.30694386	0.60125995
287	L	0.17608902	0.17608902	0.17608902	0.3449337
288	Y	0.35124886	0.35124886	0.35124886	0.68804723
289	A	0.39393955	0.39393955	0.39393955	0.7716723
290	C	0.31603575	0.31603575	0.31603575	0.6190697
291	I	0.29205987	0.29205987	0.29205987	0.5721043
292	A	0.39512435	0.39512435	0.39512435	0.77399313
293	S	0.41514504	0.41514504	0.41514504	0.8132109
294	K	0.2537344	0.2537344	0.2537344	0.4970301
295	R	0.37939075	0.37939075	0.37939075	0.74317324
296	E	0.42828068	0.42828068	0.42828068	0.83894175
297	E	0.4085267	0.4085267	0.4085267	0.8002465
298	L	0.39587745	0.39587745	0.39587745	0.7754684
299	S	0.43112308	0.43112308	0.43112308	0.8445096
300	N	0.42115512	0.42115512	0.42115512	0.8249838
301	K	0.4306501	0.4306501	0.4306501	0.8435831
302	Y	0.41603148	0.41603148	0.41603148	0.8149473
303	N	0.38436374	0.38436374	0.38436374	0.75291467
304	K	0.40360335	0.40360335	0.40360335	0.7906023
305	T	0.37261686	0.37261686	0.37261686	0.7299041
306	D	0.39658123	0.39658123	0.39658123	0.776847
307	Q	0.40431046	0.40431046	0.40431046	0.7919875
308	I	0.3766125	0.3766125	0.3766125	0.7377311
309	V	0.403489	0.403489	0.403489	0.79037833
310	E	0.41709483	0.41709483	0.41709483	0.81703025
311	A	0.42149863	0.42149863	0.42149863	0.82565665
312	D	0.446065	0.446065	0.446065	0.87377876
313	H	0.46022868	0.46022868	0.46022868	0.9015234
314	D	0.43580657	0.43580657	0.43580657	0.85368395
315	V	0.4156923	0.4156923	0.4156923	0.8142829
316	D	0.2853648	0.2853648	0.2853648	0.55898964
317	L	0.2233893	0.2233893	0.2233893	0.4375883
318	L	0.23255347	0.23255347	0.23255347	0.4555396
319	T	0.34678867	0.34678867	0.34678867	0.6793104
320	T	0.42029497	0.42029497	0.42029497	0.8232989
321	L	0.35341308	0.35341308	0.35341308	0.6922866
322	I	0.4293976	0.4293976	0.4293976	0.84112966
323	R	0.45583227	0.45583227	0.45583227	0.8929115
324	E	0.4857739	0.4857739	0.4857739	0.9515629
325	E	0.4514903	0.4514903	0.4514903	0.88440615
326	E	0.4754679	0.4754679	0.4754679	0.9313749
327	K	0.5056337	0.5056337	0.5056337	0.9904655
328	G	0.47722	0.47722	0.47722	0.934807
329	K	0.48000214	0.48000214	0.48000214	0.94025683
330	G	0.48270544	0.48270544	0.48270544	0.94555223
331	K	0.5071979	0.5071979	0.5071979	0.99352956
332	A	0.49822217	0.49822217	0.49822217	0.9759473
333	H	0.49184918	0.49184918	0.49184918	0.96346354
334	D	0.49913836	0.49913836	0.49913836	0.977742
335	N	0.4649762	0.4649762	0.4649762	0.9108231
336	V	0.3977938	0.3977938	0.3977938	0.77922225
337	F	0.39340112	0.39340112	0.39340112	0.7706176
338	L	0.32103953	0.32103953	0.32103953	0.6288714
339	R	0.23614112	0.23614112	0.23614112	0.4625673
340	D	0.26310068	0.26310068	0.26310068	0.51537734
341	A	0.12106916	0.12106916	0.12106916	0.23715751
342	S	0.15647061	0.15647061	0.15647061	0.30650398
343	F	0.18191424	0.18191424	0.18191424	0.35634446
344	N	0.043883644	0.043883644	0.043883644	0.0859619
345	L	0.097772576	0.097772576	0.097772576	0.19152276
346	F	0.12705617	0.12705617	0.12705617	0.2488852
347	V	0.09455816	0.09455816	0.09455816	0.18522616
348	A	0.03573049	0.03573049	0.03573049	0.069991015
349	G	0.17638773	0.17638773	0.17638773	0.3455188
350	R	0.06622988	0.06622988	0.06622988	0.12973504
351	D	0.08989567	0.08989567	0.08989567	0.17609301
352	T	0.007917516	0.007917516	0.007917516	0.015509303
353	I	0.08456586	0.08456586	0.08456586	0.16565266
354	T	0.05571671	0.05571671	0.05571671	0.109141216
355	S	-0.062189233	0.062189233	0.062189233	0.12181998
356	A	0.056703936	0.056703936	0.056703936	0.11107506
357	L	0.08828933	0.08828933	0.08828933	0.17294641
358	T	0.11663328	0.11663328	0.11663328	0.22846824
359	W	0.010995228	0.010995228	0.010995228	0.021538109
360	F	0.06271184	0.06271184	0.06271184	0.1228437
361	F	0.03881232	0.03881232	0.03881232	0.07602789
362	W	0.09105685	0.09105685	0.09105685	0.1783676
363	L	0.08868716	0.08868716	0.08868716	0.1737257
364	V	0.053399246	0.053399246	0.053399246	0.10460163
365	A	0.04527211	0.04527211	0.04527211	0.088681705
366	T	0.26018327	0.26018327	0.26018327	0.5096625
367	H	0.23674016	0.23674016	0.23674016	0.46374074
368	P	0.36007762	0.36007762	0.36007762	0.7053415
369	I	0.3695583	0.3695583	0.3695583	0.7239129
370	V	0.20488371	0.20488371	0.20488371	0.40133843
371	E	0.19099417	0.19099417	0.19099417	0.3741308
372	T	0.38699803	0.38699803	0.38699803	0.7580748
373	K	0.35410225	0.35410225	0.35410225	0.69363666
374	I	0.11796032	0.11796032	0.11796032	0.23106772
375	L	0.3165872	0.3165872	0.3165872	0.6201499
376	E	0.43618485	0.43618485	0.43618485	0.85442495
377	E	0.2863639	0.2863639	0.2863639	0.5609467
378	M	0.30121565	0.30121565	0.30121565	0.5900392
379	K	0.47794724	0.47794724	0.47794724	0.93623155
380	E	0.43068802	0.43068802	0.43068802	0.84365743
381	N	0.3661863	0.3661863	0.3661863	0.71730757
382	C	0.41273823	0.41273823	0.41273823	0.8084963
383	G	0.43620428	0.43620428	0.43620428	0.854463
384	A	0.43441683	0.43441683	0.43441683	0.8509616
385	N	0.45707655	0.45707655	0.45707655	0.89534885
386	E	0.4336052	0.4336052	0.4336052	0.84937173
387	E	0.42004272	0.42004272	0.42004272	0.82280475
388	R	0.42209372	0.42209372	0.42209372	0.8268224
389	V	0.39672968	0.39672968	0.39672968	0.77713776
390	E	0.43122733	0.43122733	0.43122733	0.8447138
391	V	0.41120362	0.41120362	0.41120362	0.8054902
392	L	0.4250995	0.4250995	0.4250995	0.83271027
393	G	0.39163858	0.39163858	0.39163858	0.767165
394	I	0.33455274	0.33455274	0.33455274	0.65534186
395	E	0.42566255	0.42566255	0.42566255	0.8338132
396	E	0.3785542	0.3785542	0.3785542	0.74153453
397	V	0.29197055	0.29197055	0.29197055	0.57192934
398	K	0.3623805	0.3623805	0.3623805	0.7098526
399	K	0.36533955	0.36533955	0.36533955	0.7156489
400	L	0.14860237	0.14860237	0.14860237	0.29109117
401	V	0.087200545	0.087200545	0.087200545	0.17081363
402	Y	0.091669604	0.091669604	0.091669604	0.17956789
403	L	-0.0147718685	0.0147718685	0.0147718685	0.028936017
404	H	0.0203721	0.0203721	0.0203721	0.039906085
405	G	0.0942383	0.0942383	0.0942383	0.18459961
406	A	0.00710545	0.00710545	0.00710545	0.01391858
407	L	-0.06822422	0.06822422	0.06822422	0.13364168
408	C	-0.016465707	0.016465707	0.016465707	0.03225401
409	E	-0.046815857	0.046815857	0.046815857	0.091705695
410	A	-0.046973594	0.046973594	0.046973594	0.09201468
411	L	-0.15758389	0.15758389	0.15758389	0.30868474
412	R	0.036802217	0.036802217	0.036802217	0.07209038
413	L	-0.07929671	0.07929671	0.07929671	0.15533112
414	F	0.045694727	0.045694727	0.045694727	0.08950956
415	P	-0.006399356	0.006399356	0.006399356	0.01253544
416	P	-0.007084151	0.007084151	0.007084151	0.013876857
417	I	0.030035311	0.030035311	0.030035311	0.05883496
418	P	0.017036695	0.017036695	0.017036695	0.033372495
419	F	-0.0008857528	0.0008857528	0.0008857528	0.0017350655
420	E	0.019026587	0.019026587	0.019026587	0.037270416
421	R	0.08203573	0.08203573	0.08203573	0.16069648
422	K	-0.04362862	0.04362862	0.04362862	0.08546235
423	Q	0.11466793	0.11466793	0.11466793	0.22461839
424	A	0.029038368	0.029038368	0.029038368	0.056882087
425	I	0.18408783	0.18408783	0.18408783	0.36060223
426	N	0.19896102	0.19896102	0.19896102	0.3897367
427	A	0.2979003	0.2979003	0.2979003	0.58354485
428	D	0.12852514	0.12852514	0.12852514	0.25176272
429	K	0.3061617	0.3061617	0.3061617	0.5997278
430	L	0.05673189	0.05673189	0.05673189	0.11112981
431	P	0.07954158	0.07954158	0.07954158	0.15581079
432	S	0.17836817	0.17836817	0.17836817	0.3493982
433	G	0.24708986	0.24708986	0.24708986	0.48401436
434	Q	0.16954605	0.16954605	0.16954605	0.33211693
435	H	0.32953665	0.32953665	0.32953665	0.64551604
436	I	0.17075907	0.17075907	0.17075907	0.33449304
437	S	0.17920631	0.17920631	0.17920631	0.35104
438	P	0.14705406	0.14705406	0.14705406	0.28805828
439	N	0.12489092	0.12489092	0.12489092	0.24464379
440	T	0.09068065	0.09068065	0.09068065	0.17763068
441	M	0.2040884	0.2040884	0.2040884	0.39978054
442	I	0.10366377	0.10366377	0.10366377	0.20306279
443	L	0.053580746	0.053580746	0.053580746	0.10495716
444	F	-0.017563999	0.017563999	0.017563999	0.03440541
445	S	-0.022843212	0.022843212	0.022843212	0.04474665
446	L	-0.08314119	0.08314119	0.08314119	0.16286193
447	Y	0.11802748	0.11802748	0.11802748	0.23119926
448	A	-0.008130202	0.008130202	0.008130202	0.015925925
449	M	-0.07575835	0.07575835	0.07575835	0.14839998
450	G	0.033366192	0.033366192	0.033366192	0.06535969
451	R	0.06795979	0.06795979	0.06795979	0.1331237
452	I	0.12822008	0.12822008	0.12822008	0.25116515
453	E	0.21089287	0.21089287	0.21089287	0.41310954
454	E	0.28243738	0.28243738	0.28243738	0.5532552
455	I	0.07241513	0.07241513	0.07241513	0.14185108
456	W	0.008559483	0.008559483	0.008559483	0.016766826
457	G	0.09396415	0.09396415	0.09396415	0.18406259
458	K	0.24046138	0.24046138	0.24046138	0.47103012
459	D	0.19305724	0.19305724	0.19305724	0.37817204
460	C	-0.033429436	0.033429436	0.033429436	0.06548358
461	L	0.11729882	0.11729882	0.11729882	0.22977193
462	E	0.19637147	0.19637147	0.19637147	0.38466415
463	F	0.008804145	0.008804145	0.008804145	0.017246086
464	K	0.15384546	0.15384546	0.15384546	0.30136168
465	P	-0.040624823	0.040624823	0.040624823	0.07957833
466	E	0.094034374	0.094034374	0.094034374	0.18420014
467	R	0.021032495	0.021032495	0.021032495	0.041199706
468	W	0.0075654164	0.0075654164	0.0075654164	0.014819589
469	I	0.03152886	0.03152886	0.03152886	0.06176061
470	S	0.24918117	0.24918117	0.24918117	0.48811093
471	E	0.27922046	0.27922046	0.27922046	0.5469537
472	R	0.3077356	0.3077356	0.3077356	0.60281086
473	G	0.30049998	0.30049998	0.30049998	0.5886373
474	S	0.25340146	0.25340146	0.25340146	0.49637792
475	I	0.10744129	0.10744129	0.10744129	0.21046242
476	V	0.25381637	0.25381637	0.25381637	0.49719065
477	Y	0.22078341	0.22078341	0.22078341	0.43248373
478	A	0.15713222	0.15713222	0.15713222	0.30779997
479	P	0.29394454	0.29394454	0.29394454	0.5757961
480	S	0.17292173	0.17292173	0.17292173	0.3387294
481	Y	0.15433852	0.15433852	0.15433852	0.3023275
482	K	0.12374669	0.12374669	0.12374669	0.2424024
483	F	0.07211831	0.07211831	0.07211831	0.14126965
484	I	-0.045912344	0.045912344	0.045912344	0.08993584
485	S	-0.03075974	0.03075974	0.03075974	0.060254015
486	F	-0.0020816908	0.0020816908	0.0020816908	0.00407774
487	N	-0.08408594	0.08408594	0.08408594	0.16471256
488	A	-0.07706634	0.07706634	0.07706634	0.15096214
489	G	-0.08866533	0.08866533	0.08866533	0.17368294
490	P	0.029804353	0.029804353	0.029804353	0.058382545
491	R	-0.020873219	0.020873219	0.020873219	0.040887706
492	T	-0.049239676	0.049239676	0.049239676	0.096453615
493	C	-0.065484144	0.065484144	0.065484144	0.12827425
494	L	-0.113469295	0.113469295	0.113469295	0.22227043
495	G	-0.010254696	0.010254696	0.010254696	0.02008751
496	K	-0.023983222	0.023983222	0.023983222	0.046979766
497	D	0.07758411	0.07758411	0.07758411	0.15197639
498	L	0.020656152	0.020656152	0.020656152	0.0404625
499	S	0.048729166	0.048729166	0.048729166	0.0954536
500	F	0.016781254	0.016781254	0.016781254	0.03287212
501	I	0.1667404	0.1667404	0.1667404	0.32662106
502	Q	-0.05391751	0.05391751	0.05391751	0.10561684
503	L	-0.0920622	0.0920622	0.0920622	0.18033692
504	K	0.020387247	0.020387247	0.020387247	0.039935756
505	M	0.19014558	0.19014558	0.19014558	0.3724685
506	V	0.07861631	0.07861631	0.07861631	0.15399833
507	A	0.0068283486	0.0068283486	0.0068283486	0.013375777
508	T	0.20784569	0.20784569	0.20784569	0.40714055
509	A	0.29991505	0.29991505	0.29991505	0.5874915
510	I	0.18340899	0.18340899	0.18340899	0.35927248
511	L	0.14039914	0.14039914	0.14039914	0.2750222
512	S	0.3090306	0.3090306	0.3090306	0.6053476
513	K	0.36917496	0.36917496	0.36917496	0.72316194
514	Y	0.21491817	0.21491817	0.21491817	0.42099452
515	R	0.26959795	0.26959795	0.26959795	0.52810454
516	I	0.073020354	0.073020354	0.073020354	0.14303663
517	Q	0.33817396	0.33817396	0.33817396	0.66243535
518	L	0.12149551	0.12149551	0.12149551	0.23799266
519	V	0.14872788	0.14872788	0.14872788	0.29133704
520	E	0.17494044	0.17494044	0.17494044	0.34268376
521	G	0.2176936	0.2176936	0.2176936	0.4264312
522	H	0.18170905	0.18170905	0.18170905	0.35594255
523	P	0.22046469	0.22046469	0.22046469	0.4318594
524	V	0.09200336	0.09200336	0.09200336	0.18022168
525	T	0.1521096	0.1521096	0.1521096	0.29796135
526	P	0.0499332	0.0499332	0.0499332	0.09781213
527	S	0.13674513	0.13674513	0.13674513	0.26786453
528	T	0.08885489	0.08885489	0.08885489	0.17405425
529	S	0.0041260435	0.0041260435	0.0041260435	0.0080823405
530	I	0.003969539	0.003969539	0.003969539	0.00777577
531	V	-0.044516467	0.044516467	0.044516467	0.08720151
532	L	-0.087126665	0.087126665	0.087126665	0.17066891
533	L	0.024827095	0.024827095	0.024827095	0.048632797
534	M	-0.116252616	0.116252616	0.116252616	0.22772257
535	Q	-0.024852738	0.024852738	0.024852738	0.048683025
536	H	0.05064829	0.05064829	0.05064829	0.09921289
537	G	0.13267466	0.13267466	0.13267466	0.25989106
538	L	-0.018619124	0.018619124	0.018619124	0.03647225
539	K	0.1563319	0.1563319	0.1563319	0.30623224
540	V	-0.039542146	0.039542146	0.039542146	0.07745752
541	R	0.29003906	0.29003906	0.29003906	0.5681458
542	I	0.23295683	0.23295683	0.23295683	0.45632973
543	T	0.36687636	0.36687636	0.36687636	0.71865934
544	K	0.42133644	0.42133644	0.42133644	0.82533896
545	R	0.28607973	0.28607973	0.28607973	0.56039006
