## Supplementary material for "The N-Terminus of *Sophora tonkinensis* Cytochrome P450s Evolves Neutrally yet Encodes Rich Functional Information: A Protein Language Model Analysis": Dataset S1: StonChr1BG000310.1_residue_importance.csv

position	amino_acid	cosine_similarity	abs_cosine	final_score	final_score_norm
1	M	0.48303568	0.48303568	0.48303568	0.9154755
2	E	0.45257667	0.45257667	0.45257667	0.8577479
3	N	0.5187783	0.5187783	0.5187783	0.9832169
4	E	0.516632	0.516632	0.516632	0.9791491
5	V	0.5126524	0.5126524	0.5126524	0.9716067
6	V	0.51388913	0.51388913	0.51388913	0.9739506
7	G	0.5213902	0.5213902	0.5213902	0.98816705
8	L	0.52763367	0.52763367	0.52763367	1.0
9	V	0.52430415	0.52430415	0.52430415	0.9936897
10	L	0.5170036	0.5170036	0.5170036	0.97985333
11	A	0.5257539	0.5257539	0.5257539	0.9964374
12	M	0.5271847	0.5271847	0.5271847	0.99914914
13	L	0.51186836	0.51186836	0.51186836	0.9701207
14	L	0.50963986	0.50963986	0.50963986	0.96589714
15	V	0.52233243	0.52233243	0.52233243	0.9899528
16	S	0.51809263	0.51809263	0.51809263	0.9819173
17	I	0.5117749	0.5117749	0.5117749	0.9699436
18	G	0.50896424	0.50896424	0.50896424	0.9646167
19	W	0.5226638	0.5226638	0.5226638	0.9905808
20	T	0.5075066	0.5075066	0.5075066	0.9618541
21	M	0.51412386	0.51412386	0.51412386	0.97439545
22	V	0.49012277	0.49012277	0.49012277	0.9289073
23	M	0.48615924	0.48615924	0.48615924	0.9213954
24	K	0.49091235	0.49091235	0.49091235	0.93040377
25	H	0.47059217	0.47059217	0.47059217	0.89189184
26	R	0.46200648	0.46200648	0.46200648	0.87561977
27	H	0.46575272	0.46575272	0.46575272	0.8827199
28	R	0.4566517	0.4566517	0.4566517	0.8654711
29	R	0.45045215	0.45045215	0.45045215	0.8537214
30	V	0.43540674	0.43540674	0.43540674	0.8252065
31	V	0.43159384	0.43159384	0.43159384	0.8179801
32	E	0.43093908	0.43093908	0.43093908	0.81673914
33	E	0.43267944	0.43267944	0.43267944	0.8200376
34	Q	0.47181305	0.47181305	0.47181305	0.89420575
35	G	0.46352452	0.46352452	0.46352452	0.8784969
36	H	0.43962926	0.43962926	0.43962926	0.8332093
37	D	0.42376122	0.42376122	0.42376122	0.8031353
38	L	0.33549118	0.33549118	0.33549118	0.63584113
39	P	0.24229816	0.24229816	0.24229816	0.45921662
40	P	0.29760495	0.29760495	0.29760495	0.5640371
41	G	0.225607	0.225607	0.225607	0.42758262
42	P	0.16940375	0.16940375	0.16940375	0.3210632
43	R	0.24901643	0.24901643	0.24901643	0.4719495
44	W	0.18831459	0.18831459	0.18831459	0.35690403
45	W	0.04759062	0.04759062	0.04759062	0.090196334
46	P	0.16090806	0.16090806	0.16090806	0.3049617
47	V	0.028980488	0.028980488	0.028980488	0.054925397
48	F	0.014890232	0.014890232	0.014890232	0.028220776
49	G	0.21750702	0.21750702	0.21750702	0.41223112
50	N	0.11850072	0.11850072	0.11850072	0.224589
51	I	0.10329967	0.10329967	0.10329967	0.19577914
52	F	0.13423675	0.13423675	0.13423675	0.2544128
53	Q	0.2746796	0.2746796	0.2746796	0.5205877
54	L	0.2781984	0.2781984	0.2781984	0.5272567
55	G	0.31212237	0.31212237	0.31212237	0.5915513
56	W	0.40141344	0.40141344	0.40141344	0.7607806
57	S	0.45895198	0.45895198	0.45895198	0.8698307
58	C	0.4200408	0.4200408	0.4200408	0.7960841
59	S	0.32156518	0.32156518	0.32156518	0.6094478
60	P	0.2739188	0.2739188	0.2739188	0.5191458
61	H	0.1839819	0.1839819	0.1839819	0.34869248
62	E	0.37198165	0.37198165	0.37198165	0.70499986
63	S	0.36873114	0.36873114	0.36873114	0.6988393
64	F	0.25444672	0.25444672	0.25444672	0.48224124
65	T	0.3328435	0.3328435	0.3328435	0.63082314
66	I	0.4548997	0.4548997	0.4548997	0.8621506
67	L	0.3425463	0.3425463	0.3425463	0.64921236
68	A	0.2181268	0.2181268	0.2181268	0.41340578
69	L	0.42749515	0.42749515	0.42749515	0.810212
70	K	0.40307876	0.40307876	0.40307876	0.76393676
71	H	0.3031977	0.3031977	0.3031977	0.57463676
72	G	0.19613007	0.19613007	0.19613007	0.37171635
73	P	0.32170966	0.32170966	0.32170966	0.60972166
74	I	0.12283377	0.12283377	0.12283377	0.23280124
75	M	0.019759435	0.019759435	0.019759435	0.037449155
76	T	0.19485484	0.19485484	0.19485484	0.36929947
77	L	0.14078271	0.14078271	0.14078271	0.26681906
78	W	0.26516408	0.26516408	0.26516408	0.50255334
79	L	0.077762954	0.077762954	0.077762954	0.14738058
80	G	0.18151103	0.18151103	0.18151103	0.34400958
81	S	0.19208086	0.19208086	0.19208086	0.36404207
82	M	0.15186568	0.15186568	0.15186568	0.2878241
83	C	0.18304852	0.18304852	0.18304852	0.3469235
84	T	0.08136407	0.08136407	0.08136407	0.1542056
85	V	0.045562975	0.045562975	0.045562975	0.08635343
86	V	-0.041852973	0.041852973	0.041852973	0.07932203
87	V	0.16269869	0.16269869	0.16269869	0.3083554
88	S	0.006820823	0.006820823	0.006820823	0.012927194
89	S	0.16231284	0.16231284	0.16231284	0.3076241
90	S	0.21102785	0.21102785	0.21102785	0.39995143
91	E	0.36243016	0.36243016	0.36243016	0.68689734
92	V	0.2331456	0.2331456	0.2331456	0.4418702
93	A	0.12776409	0.12776409	0.12776409	0.24214545
94	R	0.22323035	0.22323035	0.22323035	0.4230783
95	D	0.31186002	0.31186002	0.31186002	0.5910541
96	M	0.08471126	0.08471126	0.08471126	0.16054939
97	F	0.017418392	0.017418392	0.017418392	0.033012282
98	K	-0.012391533	0.012391533	0.012391533	0.023485105
99	N	0.0368943	0.0368943	0.0368943	0.06992408
100	N	-0.00803725	0.00803725	0.00803725	0.015232632
101	D	-0.015248551	0.015248551	0.015248551	0.028899882
102	V	0.05294245	0.05294245	0.05294245	0.10033941
103	V	-0.015969282	0.015969282	0.015969282	0.030265851
104	L	-0.01753544	0.01753544	0.01753544	0.03323412
105	A	0.006810054	0.006810054	0.006810054	0.012906785
106	G	0.07661947	0.07661947	0.07661947	0.14521338
107	R	0.16240822	0.16240822	0.16240822	0.30780488
108	K	0.21791832	0.21791832	0.21791832	0.41301066
109	I	0.25423235	0.25423235	0.25423235	0.48183495
110	Y	0.25197995	0.25197995	0.25197995	0.4775661
111	E	0.21380599	0.21380599	0.21380599	0.40521672
112	S	0.19056708	0.19056708	0.19056708	0.3611731
113	M	0.32788655	0.32788655	0.32788655	0.62142843
114	K	0.40453765	0.40453765	0.40453765	0.76670176
115	G	0.27097118	0.27097118	0.27097118	0.5135593
116	K	0.38216445	0.38216445	0.38216445	0.72429883
117	H	0.34231487	0.34231487	0.34231487	0.6487737
118	G	0.2789458	0.2789458	0.2789458	0.52867323
119	H	0.2912692	0.2912692	0.2912692	0.55202925
120	E	0.31161246	0.31161246	0.31161246	0.5905849
121	G	0.21199887	0.21199887	0.21199887	0.40179178
122	S	0.15521376	0.15521376	0.15521376	0.29416955
123	L	0.12961096	0.12961096	0.12961096	0.24564573
124	I	0.08738186	0.08738186	0.08738186	0.16561085
125	T	0.09683506	0.09683506	0.09683506	0.18352707
126	S	0.07132635	0.07132635	0.07132635	0.13518158
127	Q	0.19714731	0.19714731	0.19714731	0.3736443
128	Y	0.032227267	0.032227267	0.032227267	0.06107887
129	G	0.127891	0.127891	0.127891	0.24238598
130	S	0.21064124	0.21064124	0.21064124	0.3992187
131	H	0.1485562	0.1485562	0.1485562	0.28155178
132	W	0.024599565	0.024599565	0.024599565	0.046622433
133	R	0.16626124	0.16626124	0.16626124	0.31510735
134	M	0.24528596	0.24528596	0.24528596	0.46487927
135	L	0.12830713	0.12830713	0.12830713	0.24317466
136	R	0.05559966	0.05559966	0.05559966	0.1053755
137	R	0.17291449	0.17291449	0.17291449	0.32771695
138	L	0.07775996	0.07775996	0.07775996	0.1473749
139	C	0.010468711	0.010468711	0.010468711	0.01984087
140	T	0.07291927	0.07291927	0.07291927	0.13820057
141	T	0.11120631	0.11120631	0.11120631	0.21076424
142	E	0.17209667	0.17209667	0.17209667	0.32616696
143	F	0.057775296	0.057775296	0.057775296	0.10949888
144	F	-0.008833008	0.008833008	0.008833008	0.016740797
145	V	0.058932442	0.058932442	0.058932442	0.11169197
146	T	0.20086654	0.20086654	0.20086654	0.38069317
147	S	0.25128257	0.25128257	0.25128257	0.4762444
148	R	0.14457895	0.14457895	0.14457895	0.27401388
149	L	0.1007175	0.1007175	0.1007175	0.19088528
150	D	0.26360205	0.26360205	0.26360205	0.49959293
151	A	0.31263125	0.31263125	0.31263125	0.5925157
152	M	0.16586235	0.16586235	0.16586235	0.31435135
153	R	0.23593447	0.23593447	0.23593447	0.44715583
154	G	0.35541344	0.35541344	0.35541344	0.6735989
155	V	0.25120053	0.25120053	0.25120053	0.47608888
156	R	0.11006123	0.11006123	0.11006123	0.20859402
157	A	0.35102832	0.35102832	0.35102832	0.665288
158	K	0.4360823	0.4360823	0.4360823	0.8264869
159	C	0.28704605	0.28704605	0.28704605	0.54402524
160	I	0.3042143	0.3042143	0.3042143	0.5765635
161	H	0.40665567	0.40665567	0.40665567	0.77071595
162	R	0.36331493	0.36331493	0.36331493	0.6885742
163	M	0.2891391	0.2891391	0.2891391	0.5479921
164	M	0.4296213	0.4296213	0.4296213	0.81424165
165	Q	0.4580818	0.4580818	0.4580818	0.8681815
166	L	0.409484	0.409484	0.409484	0.7760763
167	I	0.37847567	0.37847567	0.37847567	0.7173076
168	G	0.4546525	0.4546525	0.4546525	0.8616821
169	E	0.4724699	0.4724699	0.4724699	0.89545065
170	A	0.43015543	0.43015543	0.43015543	0.8152539
171	G	0.39894208	0.39894208	0.39894208	0.7560967
172	E	0.4700372	0.4700372	0.4700372	0.89084005
173	S	0.45584774	0.45584774	0.45584774	0.8639474
174	G	0.41228667	0.41228667	0.41228667	0.7813881
175	T	0.39357713	0.39357713	0.39357713	0.74592876
176	C	0.4355005	0.4355005	0.4355005	0.8253842
177	A	0.38285008	0.38285008	0.38285008	0.7255983
178	V	0.3465582	0.3465582	0.3465582	0.65681595
179	D	0.26991978	0.26991978	0.26991978	0.51156664
180	L	0.20610872	0.20610872	0.20610872	0.39062846
181	G	0.25961673	0.25961673	0.25961673	0.49203974
182	R	0.3647722	0.3647722	0.3647722	0.6913361
183	F	0.3133676	0.3133676	0.3133676	0.5939113
184	F	0.1446694	0.1446694	0.1446694	0.2741853
185	F	0.20412786	0.20412786	0.20412786	0.38687423
186	L	0.23826575	0.23826575	0.23826575	0.4515742
187	M	0.19037186	0.19037186	0.19037186	0.3608031
188	N	0.13984144	0.13984144	0.13984144	0.2650351
189	F	0.1754241	0.1754241	0.1754241	0.33247328
190	N	0.18854779	0.18854779	0.18854779	0.35734603
191	L	0.12266045	0.12266045	0.12266045	0.23247275
192	I	-0.018842539	0.018842539	0.018842539	0.035711404
193	G	0.06595441	0.06595441	0.06595441	0.12500039
194	N	0.12890369	0.12890369	0.12890369	0.24430527
195	L	0.01973678	0.01973678	0.01973678	0.037406217
196	I	0.047581222	0.047581222	0.047581222	0.09017852
197	F	0.11601952	0.11601952	0.11601952	0.2198865
198	S	0.016327363	0.016327363	0.016327363	0.030944504
199	K	0.27917185	0.27917185	0.27917185	0.52910167
200	D	0.119965956	0.119965956	0.119965956	0.227366
201	L	0.21164039	0.21164039	0.21164039	0.40111238
202	L	0.2980314	0.2980314	0.2980314	0.56484526
203	D	0.40504062	0.40504062	0.40504062	0.767655
204	P	0.38767517	0.38767517	0.38767517	0.73474306
205	E	0.4085913	0.4085913	0.4085913	0.77438444
206	M	0.42112803	0.42112803	0.42112803	0.79814476
207	E	0.42498207	0.42498207	0.42498207	0.8054491
208	R	0.45294064	0.45294064	0.45294064	0.8584377
209	G	0.38214272	0.38214272	0.38214272	0.72425765
210	T	0.4224403	0.4224403	0.4224403	0.8006318
211	R	0.40744042	0.40744042	0.40744042	0.7722032
212	F	0.27198696	0.27198696	0.27198696	0.51548445
213	Y	0.37426746	0.37426746	0.37426746	0.70933205
214	Y	0.41151267	0.41151267	0.41151267	0.7799212
215	H	0.27375197	0.27375197	0.27375197	0.51882964
216	A	0.2583916	0.2583916	0.2583916	0.48971778
217	V	0.24164109	0.24164109	0.24164109	0.45797133
218	K	0.30601877	0.30601877	0.30601877	0.5799834
219	V	0.222143	0.222143	0.222143	0.42101747
220	M	0.21595016	0.21595016	0.21595016	0.40928048
221	E	0.3181891	0.3181891	0.3181891	0.6030493
222	Y	0.29162833	0.29162833	0.29162833	0.5527099
223	A	0.15282775	0.15282775	0.15282775	0.28964746
224	G	0.15799673	0.15799673	0.15799673	0.299444
225	K	0.22062273	0.22062273	0.22062273	0.41813618
226	P	0.14074348	0.14074348	0.14074348	0.2667447
227	N	0.049893342	0.049893342	0.049893342	0.09456057
228	S	0.16843589	0.16843589	0.16843589	0.31922886
229	A	-0.024770817	0.024770817	0.024770817	0.046947
230	D	0.011767224	0.011767224	0.011767224	0.022301883
231	F	0.04551539	0.04551539	0.04551539	0.08626324
232	L	0.07095705	0.07095705	0.07095705	0.13448165
233	P	0.10843931	0.10843931	0.10843931	0.20552008
234	I	0.15582053	0.15582053	0.15582053	0.29531956
235	L	0.14803673	0.14803673	0.14803673	0.28056726
236	R	0.2067013	0.2067013	0.2067013	0.39175153
237	W	0.25203913	0.25203913	0.25203913	0.47767827
238	F	0.22413263	0.22413263	0.22413263	0.42478833
239	D	0.13900445	0.13900445	0.13900445	0.2634488
240	P	0.2119904	0.2119904	0.2119904	0.40177572
241	Q	0.067932054	0.067932054	0.067932054	0.12874852
242	G	0.1946621	0.1946621	0.1946621	0.36893418
243	I	0.27038738	0.27038738	0.27038738	0.51245284
244	R	0.27287605	0.27287605	0.27287605	0.51716954
245	K	0.36922514	0.36922514	0.36922514	0.6997756
246	K	0.35823563	0.35823563	0.35823563	0.6789476
247	T	0.28861326	0.28861326	0.28861326	0.5469955
248	Q	0.43942425	0.43942425	0.43942425	0.8328207
249	F	0.38938802	0.38938802	0.38938802	0.73798937
250	H	0.26425904	0.26425904	0.26425904	0.5008381
251	V	0.33150956	0.33150956	0.33150956	0.62829494
252	E	0.40610138	0.40610138	0.40610138	0.7696654
253	R	0.29527488	0.29527488	0.29527488	0.559621
254	A	0.36934236	0.36934236	0.36934236	0.6999977
255	F	0.3780189	0.3780189	0.3780189	0.7164419
256	E	0.37450647	0.37450647	0.37450647	0.70978504
257	I	0.3293585	0.3293585	0.3293585	0.6242181
258	A	0.31109852	0.31109852	0.31109852	0.5896108
259	G	0.42773753	0.42773753	0.42773753	0.81067145
260	C	0.42646158	0.42646158	0.42646158	0.80825317
261	F	0.3188892	0.3188892	0.3188892	0.60437614
262	I	0.3502401	0.3502401	0.3502401	0.6637941
263	K	0.46163812	0.46163812	0.46163812	0.8749217
264	E	0.42611644	0.42611644	0.42611644	0.807599
265	R	0.29889366	0.29889366	0.29889366	0.5664795
266	M	0.47166917	0.47166917	0.47166917	0.89393306
267	E	0.4446804	0.4446804	0.4446804	0.84278244
268	N	0.45852813	0.45852813	0.45852813	0.86902744
269	S	0.44990912	0.44990912	0.44990912	0.8526922
270	C	0.47962314	0.47962314	0.47962314	0.90900785
271	S	0.440119	0.440119	0.440119	0.83413744
272	T	0.42446476	0.42446476	0.42446476	0.8044687
273	K	0.446952	0.446952	0.446952	0.8470877
274	K	0.45094112	0.45094112	0.45094112	0.8546481
275	E	0.451803	0.451803	0.451803	0.8562816
276	S	0.43509224	0.43509224	0.43509224	0.8246105
277	K	0.40628302	0.40628302	0.40628302	0.77000964
278	D	0.18849637	0.18849637	0.18849637	0.35724854
279	F	0.104899	0.104899	0.104899	0.19881028
280	L	0.09989643	0.09989643	0.09989643	0.18932915
281	D	0.2535181	0.2535181	0.2535181	0.4804813
282	V	0.33567765	0.33567765	0.33567765	0.6361945
283	L	0.2207629	0.2207629	0.2207629	0.41840184
284	L	0.35757786	0.35757786	0.35757786	0.677701
285	R	0.43108013	0.43108013	0.43108013	0.81700647
286	F	0.48394856	0.48394856	0.48394856	0.91720563
287	R	0.4458368	0.4458368	0.4458368	0.84497416
288	G	0.47333032	0.47333032	0.47333032	0.8970813
289	D	0.48476073	0.48476073	0.48476073	0.91874486
290	G	0.48243812	0.48243812	0.48243812	0.91434294
291	V	0.4677038	0.4677038	0.4677038	0.8864176
292	S	0.47338173	0.47338173	0.47338173	0.89717877
293	G	0.47878355	0.47878355	0.47878355	0.9074166
294	P	0.47212115	0.47212115	0.47212115	0.89478964
295	Y	0.49731722	0.49731722	0.49731722	0.9425426
296	T	0.4932624	0.4932624	0.4932624	0.9348577
297	F	0.42402542	0.42402542	0.42402542	0.803636
298	S	0.5016627	0.5016627	0.5016627	0.95077837
299	S	0.47055238	0.47055238	0.47055238	0.89181644
300	R	0.44563532	0.44563532	0.44563532	0.8445923
301	T	0.36691326	0.36691326	0.36691326	0.6953939
302	I	0.36463264	0.36463264	0.36463264	0.69107157
303	N	0.3950512	0.3950512	0.3950512	0.74872255
304	V	0.31150547	0.31150547	0.31150547	0.5903821
305	V	0.25808665	0.25808665	0.25808665	0.48913985
306	V	0.23887613	0.23887613	0.23887613	0.45273104
307	F	0.25751963	0.25751963	0.25751963	0.4880652
308	E	0.17921124	0.17921124	0.17921124	0.3396509
309	M	0.1609565	0.1609565	0.1609565	0.3050535
310	F	0.08728721	0.08728721	0.08728721	0.16543147
311	T	0.11151123	0.11151123	0.11151123	0.21134214
312	A	0.13338757	0.13338757	0.13338757	0.25280336
313	G	0.19601962	0.19601962	0.19601962	0.37150705
314	T	0.111328915	0.111328915	0.111328915	0.21099661
315	D	0.11037389	0.11037389	0.11037389	0.2091866
316	T	0.15490066	0.15490066	0.15490066	0.29357615
317	T	0.11730173	0.11730173	0.11730173	0.22231662
318	T	0.17415965	0.17415965	0.17415965	0.3300768
319	S	0.08695926	0.08695926	0.08695926	0.16480991
320	T	0.12859082	0.12859082	0.12859082	0.24371232
321	I	0.19908586	0.19908586	0.19908586	0.37731835
322	E	0.12656929	0.12656929	0.12656929	0.239881
323	W	0.10063433	0.10063433	0.10063433	0.19072765
324	A	0.14310336	0.14310336	0.14310336	0.27121726
325	M	0.016275553	0.016275553	0.016275553	0.030846313
326	A	0.07730145	0.07730145	0.07730145	0.1465059
327	E	0.012940988	0.012940988	0.012940988	0.024526464
328	L	0.16586027	0.16586027	0.16586027	0.3143474
329	L	0.046088688	0.046088688	0.046088688	0.08734979
330	H	0.23819117	0.23819117	0.23819117	0.45143285
331	N	0.2561336	0.2561336	0.2561336	0.4854383
332	P	0.37266633	0.37266633	0.37266633	0.70629746
333	R	0.37644726	0.37644726	0.37644726	0.7134633
334	T	0.31310683	0.31310683	0.31310683	0.5934171
335	L	0.24365291	0.24365291	0.24365291	0.46178424
336	K	0.45054755	0.45054755	0.45054755	0.8539022
337	K	0.4504086	0.4504086	0.4504086	0.8536389
338	V	0.2744322	0.2744322	0.2744322	0.52011883
339	Q	0.3408977	0.3408977	0.3408977	0.6460879
340	S	0.4764199	0.4764199	0.4764199	0.9029369
341	E	0.3792101	0.3792101	0.3792101	0.71869963
342	L	0.26020315	0.26020315	0.26020315	0.49315116
343	R	0.40932843	0.40932843	0.40932843	0.7757815
344	S	0.4829863	0.4829863	0.4829863	0.9153819
345	K	0.42234954	0.42234954	0.42234954	0.8004598
346	I	0.30900267	0.30900267	0.30900267	0.58563864
347	G	0.41008157	0.41008157	0.41008157	0.77720886
348	L	0.4175436	0.4175436	0.4175436	0.7913513
349	D	0.39593646	0.39593646	0.39593646	0.7504003
350	R	0.378499	0.378499	0.378499	0.71735185
351	N	0.42506456	0.42506456	0.42506456	0.8056055
352	L	0.28581715	0.28581715	0.28581715	0.5416962
353	E	0.3467441	0.3467441	0.3467441	0.65716827
354	E	0.24739625	0.24739625	0.24739625	0.4688788
355	K	0.3849284	0.3849284	0.3849284	0.72953725
356	D	0.3049272	0.3049272	0.3049272	0.5779146
357	I	0.35375094	0.35375094	0.35375094	0.670448
358	E	0.38743305	0.38743305	0.38743305	0.73428416
359	N	0.3580438	0.3580438	0.3580438	0.67858404
360	L	0.21421264	0.21421264	0.21421264	0.40598744
361	P	0.29643506	0.29643506	0.29643506	0.56181985
362	Y	0.19221316	0.19221316	0.19221316	0.36429283
363	L	0.11569381	0.11569381	0.11569381	0.21926919
364	K	0.28868872	0.28868872	0.28868872	0.5471386
365	A	0.11768716	0.11768716	0.11768716	0.2230471
366	V	0.115689345	0.115689345	0.115689345	0.21926074
367	I	0.1747722	0.1747722	0.1747722	0.33123776
368	K	0.17577803	0.17577803	0.17577803	0.33314407
369	E	0.05274508	0.05274508	0.05274508	0.09996534
370	T	0.025764277	0.025764277	0.025764277	0.048829857
371	L	-0.030931229	0.030931229	0.030931229	0.058622546
372	R	0.11103105	0.11103105	0.11103105	0.21043208
373	L	-0.023400335	0.023400335	0.023400335	0.044349585
374	H	0.021444777	0.021444777	0.021444777	0.04064331
375	P	0.018282942	0.018282942	0.018282942	0.034650825
376	P	-0.018833537	0.018833537	0.018833537	0.035694342
377	L	0.022793211	0.022793211	0.022793211	0.043198932
378	P	0.08147635	0.08147635	0.08147635	0.15441841
379	F	0.06439012	0.06439012	0.06439012	0.12203566
380	L	0.046899214	0.046899214	0.046899214	0.08888594
381	V	-0.02441682	0.02441682	0.02441682	0.04627608
382	P	0.07966935	0.07966935	0.07966935	0.15099367
383	H	0.048748933	0.048748933	0.048748933	0.092391625
384	M	0.19572002	0.19572002	0.19572002	0.37093922
385	A	0.08122933	0.08122933	0.08122933	0.15395024
386	M	0.22459899	0.22459899	0.22459899	0.4256722
387	D	0.30442378	0.30442378	0.30442378	0.5769605
388	S	0.3629406	0.3629406	0.3629406	0.6878648
389	C	0.1997494	0.1997494	0.1997494	0.37857592
390	N	0.3837566	0.3837566	0.3837566	0.7273164
391	M	0.3341632	0.3341632	0.3341632	0.63332427
392	L	0.29777348	0.29777348	0.29777348	0.5643565
393	G	0.3707642	0.3707642	0.3707642	0.70269245
394	Y	0.32798606	0.32798606	0.32798606	0.621617
395	Y	0.37948087	0.37948087	0.37948087	0.7192128
396	I	0.21587145	0.21587145	0.21587145	0.40913132
397	P	0.24063401	0.24063401	0.24063401	0.45606264
398	E	0.2583153	0.2583153	0.2583153	0.48957318
399	G	0.14588092	0.14588092	0.14588092	0.27648145
400	S	0.03300359	0.03300359	0.03300359	0.0625502
401	Q	0.1791873	0.1791873	0.1791873	0.3396055
402	I	0.14039113	0.14039113	0.14039113	0.2660769
403	L	0.10497913	0.10497913	0.10497913	0.19896215
404	V	0.016750876	0.016750876	0.016750876	0.03174717
405	N	0.030062802	0.030062802	0.030062802	0.056976657
406	I	-0.039175812	0.039175812	0.039175812	0.07424813
407	W	0.1072474	0.1072474	0.1072474	0.20326109
408	A	0.10308445	0.10308445	0.10308445	0.19537126
409	I	0.13181512	0.13181512	0.13181512	0.24982318
410	G	0.017701223	0.017701223	0.017701223	0.03354832
411	R	0.15166068	0.15166068	0.15166068	0.28743556
412	D	0.28338102	0.28338102	0.28338102	0.5370791
413	P	0.3275877	0.3275877	0.3275877	0.620862
414	K	0.37742358	0.37742358	0.37742358	0.7153137
415	F	0.25290617	0.25290617	0.25290617	0.4793215
416	W	0.23033446	0.23033446	0.23033446	0.4365424
417	D	0.36393467	0.36393467	0.36393467	0.68974876
418	A	0.29788992	0.29788992	0.29788992	0.56457716
419	P	0.27204424	0.27204424	0.27204424	0.51559305
420	L	0.2668019	0.2668019	0.2668019	0.50565743
421	L	0.3205432	0.3205432	0.3205432	0.60751086
422	F	0.17322922	0.17322922	0.17322922	0.32831344
423	W	0.2972767	0.2972767	0.2972767	0.563415
424	P	0.12989065	0.12989065	0.12989065	0.24617583
425	E	0.21672739	0.21672739	0.21672739	0.41075352
426	R	0.22790718	0.22790718	0.22790718	0.43194208
427	F	0.14547643	0.14547643	0.14547643	0.27571484
428	L	0.3149341	0.3149341	0.3149341	0.59688026
429	E	0.44250357	0.44250357	0.44250357	0.83865684
430	P	0.45017368	0.45017368	0.45017368	0.85319364
431	N	0.456888	0.456888	0.456888	0.86591893
432	M	0.48628855	0.48628855	0.48628855	0.92164046
433	V	0.38110724	0.38110724	0.38110724	0.72229517
434	D	0.3202634	0.3202634	0.3202634	0.60698056
435	Y	0.34197003	0.34197003	0.34197003	0.64812016
436	K	0.31321418	0.31321418	0.31321418	0.59362054
437	G	0.31392914	0.31392914	0.31392914	0.5949756
438	Q	0.3445145	0.3445145	0.3445145	0.6529426
439	H	0.32345927	0.32345927	0.32345927	0.6130376
440	F	0.26550165	0.26550165	0.26550165	0.50319314
441	E	0.22654879	0.22654879	0.22654879	0.42936757
442	F	0.19439381	0.19439381	0.19439381	0.36842573
443	I	0.12649728	0.12649728	0.12649728	0.23974453
444	P	0.13167633	0.13167633	0.13167633	0.24956013
445	F	0.10212229	0.10212229	0.10212229	0.19354771
446	G	0.081365846	0.081365846	0.081365846	0.15420897
447	S	0.021843605	0.021843605	0.021843605	0.04139919
448	G	0.090648286	0.090648286	0.090648286	0.17180155
449	R	0.065464295	0.065464295	0.065464295	0.124071494
450	R	0.035963465	0.035963465	0.035963465	0.068159916
451	M	0.027977407	0.027977407	0.027977407	0.053024303
452	C	0.12883121	0.12883121	0.12883121	0.24416791
453	P	0.0011798978	0.0011798978	0.0011798978	0.0022362066
454	A	0.11642261	0.11642261	0.11642261	0.22065045
455	M	0.08255455	0.08255455	0.08255455	0.15646186
456	P	0.109604865	0.109604865	0.109604865	0.2077291
457	L	0.107877955	0.107877955	0.107877955	0.20445617
458	A	0.14358987	0.14358987	0.14358987	0.2721393
459	S	0.2627632	0.2627632	0.2627632	0.4980031
460	R	0.13884518	0.13884518	0.13884518	0.26314694
461	V	0.11903188	0.11903188	0.11903188	0.22559568
462	L	0.11585282	0.11585282	0.11585282	0.21957056
463	P	0.21517389	0.21517389	0.21517389	0.40780923
464	V	0.19600552	0.19600552	0.19600552	0.37148032
465	A	0.14713654	0.14713654	0.14713654	0.27886117
466	L	0.16380937	0.16380937	0.16380937	0.31046042
467	G	0.13994272	0.13994272	0.13994272	0.26522705
468	S	0.22627847	0.22627847	0.22627847	0.42885524
469	L	0.22191507	0.22191507	0.22191507	0.42058548
470	L	0.14467472	0.14467472	0.14467472	0.2741954
471	H	0.20250535	0.20250535	0.20250535	0.38379914
472	P	0.3388083	0.3388083	0.3388083	0.6421279
473	F	0.21792927	0.21792927	0.21792927	0.4130314
474	D	0.29422265	0.29422265	0.29422265	0.5576268
475	W	0.14047527	0.14047527	0.14047527	0.26623636
476	V	0.37581062	0.37581062	0.37581062	0.7122567
477	L	0.2475086	0.2475086	0.2475086	0.46909174
478	P	0.3140395	0.3140395	0.3140395	0.59518474
479	D	0.378995	0.378995	0.378995	0.71829194
480	G	0.35952333	0.35952333	0.35952333	0.68138814
481	L	0.34876415	0.34876415	0.34876415	0.6609968
482	K	0.3820913	0.3820913	0.3820913	0.7241602
483	P	0.40603974	0.40603974	0.40603974	0.7695486
484	E	0.31742346	0.31742346	0.31742346	0.6015982
485	E	0.28547728	0.28547728	0.28547728	0.54105204
486	M	0.3033277	0.3033277	0.3033277	0.57488316
487	D	0.32073832	0.32073832	0.32073832	0.6078807
488	M	0.21452527	0.21452527	0.21452527	0.40657994
489	S	0.32037038	0.32037038	0.32037038	0.60718334
490	E	0.19844334	0.19844334	0.19844334	0.3761006
491	R	0.28647324	0.28647324	0.28647324	0.54293966
492	M	0.29346386	0.29346386	0.29346386	0.55618864
493	G	0.16269894	0.16269894	0.16269894	0.30835587
494	I	0.17920515	0.17920515	0.17920515	0.33963934
495	T	0.1117069	0.1117069	0.1117069	0.21171299
496	L	0.18167843	0.18167843	0.18167843	0.34432682
497	R	0.13914776	0.13914776	0.13914776	0.2637204
498	K	0.08777095	0.08777095	0.08777095	0.16634826
499	A	0.14555989	0.14555989	0.14555989	0.275873
500	V	0.21821187	0.21821187	0.21821187	0.413567
501	P	0.25929898	0.25929898	0.25929898	0.49143752
502	L	0.21065877	0.21065877	0.21065877	0.39925197
503	K	0.37566823	0.37566823	0.37566823	0.71198684
504	A	0.17115916	0.17115916	0.17115916	0.32439014
505	I	0.35343534	0.35343534	0.35343534	0.6698499
506	P	0.35527647	0.35527647	0.35527647	0.67333925
507	V	0.4125879	0.4125879	0.4125879	0.78195906
508	P	0.45960847	0.45960847	0.45960847	0.8710749
509	N	0.4344501	0.4344501	0.4344501	0.8233934
510	R	0.47249737	0.47249737	0.47249737	0.8955027
511	G	0.4843809	0.4843809	0.4843809	0.918025
512	F	0.50207865	0.50207865	0.50207865	0.95156676
513	H	0.4984301	0.4984301	0.4984301	0.94465184
514	V	0.46579033	0.46579033	0.46579033	0.88279116
