## Supplementary material for "The N-Terminus of *Sophora tonkinensis* Cytochrome P450s Evolves Neutrally yet Encodes Rich Functional Information: A Protein Language Model Analysis": Dataset S1: StonChr1BG002840.1_residue_importance.csv

position	amino_acid	cosine_similarity	abs_cosine	final_score	final_score_norm
1	M	0.47530234	0.47530234	0.47530234	0.8534603
2	G	0.44980413	0.44980413	0.44980413	0.8076753
3	L	0.5156743	0.5156743	0.5156743	0.9259528
4	Q	0.5256236	0.5256236	0.5256236	0.943818
5	L	0.52935266	0.52935266	0.52935266	0.9505139
6	K	0.53070354	0.53070354	0.53070354	0.95293957
7	K	0.539182	0.539182	0.539182	0.9681636
8	P	0.5379443	0.5379443	0.5379443	0.9659412
9	L	0.5276222	0.5276222	0.5276222	0.9474067
10	F	0.5412765	0.5412765	0.5412765	0.97192454
11	S	0.5393907	0.5393907	0.5393907	0.96853834
12	T	0.53026164	0.53026164	0.53026164	0.95214605
13	L	0.5407634	0.5407634	0.5407634	0.9710032
14	I	0.5478924	0.5478924	0.5478924	0.9838041
15	T	0.53173697	0.53173697	0.53173697	0.9547952
16	L	0.52391505	0.52391505	0.52391505	0.94075006
17	A	0.53139883	0.53139883	0.53139883	0.95418805
18	L	0.53597116	0.53597116	0.53597116	0.9623982
19	I	0.53444535	0.53444535	0.53444535	0.9596584
20	S	0.5331084	0.5331084	0.5331084	0.9572578
21	I	0.5441854	0.5441854	0.5441854	0.9771478
22	T	0.53078926	0.53078926	0.53078926	0.95309347
23	K	0.55577624	0.55577624	0.55577624	0.9979605
24	L	0.52612156	0.52612156	0.52612156	0.9447121
25	F	0.5241524	0.5241524	0.5241524	0.94117624
26	Y	0.51817745	0.51817745	0.51817745	0.9304475
27	S	0.5037098	0.5037098	0.5037098	0.9044692
28	H	0.52422917	0.52422917	0.52422917	0.9413141
29	L	0.49300689	0.49300689	0.49300689	0.88525087
30	F	0.49443924	0.49443924	0.49443924	0.8878228
31	I	0.5047092	0.5047092	0.5047092	0.9062637
32	P	0.50743026	0.50743026	0.50743026	0.9111497
33	F	0.51610035	0.51610035	0.51610035	0.9267178
34	P	0.5263643	0.5263643	0.5263643	0.945148
35	S	0.53058857	0.53058857	0.53058857	0.9527331
36	T	0.5199914	0.5199914	0.5199914	0.9337047
37	Y	0.53389865	0.53389865	0.53389865	0.95867676
38	L	0.53091633	0.53091633	0.53091633	0.95332164
39	S	0.5482733	0.5482733	0.5482733	0.9844881
40	I	0.55691206	0.55691206	0.55691206	1.0
41	A	0.5290678	0.5290678	0.5290678	0.95000243
42	G	0.54952717	0.54952717	0.54952717	0.9867396
43	A	0.5494751	0.5494751	0.5494751	0.986646
44	T	0.51901966	0.51901966	0.51901966	0.9319598
45	L	0.51602733	0.51602733	0.51602733	0.92658675
46	F	0.5179701	0.5179701	0.5179701	0.93007517
47	F	0.52298737	0.52298737	0.52298737	0.9390843
48	I	0.5107246	0.5107246	0.5107246	0.9170651
49	L	0.530124	0.530124	0.530124	0.95189893
50	I	0.5388743	0.5388743	0.5388743	0.96761113
51	Q	0.5487505	0.5487505	0.5487505	0.985345
52	Y	0.52840436	0.52840436	0.52840436	0.9488111
53	L	0.5116062	0.5116062	0.5116062	0.9186481
54	V	0.49872252	0.49872252	0.49872252	0.89551395
55	P	0.5128018	0.5128018	0.5128018	0.92079496
56	S	0.48801765	0.48801765	0.48801765	0.8762921
57	A	0.46412715	0.46412715	0.46412715	0.833394
58	L	0.44871053	0.44871053	0.44871053	0.8057116
59	S	0.46858507	0.46858507	0.46858507	0.84139866
60	S	0.46193722	0.46193722	0.46193722	0.8294617
61	K	0.44873798	0.44873798	0.44873798	0.8057609
62	H	0.49606138	0.49606138	0.49606138	0.89073557
63	S	0.4784717	0.4784717	0.4784717	0.85915124
64	S	0.4802656	0.4802656	0.4802656	0.8623724
65	T	0.4320427	0.4320427	0.4320427	0.7757826
66	L	0.3368057	0.3368057	0.3368057	0.6047736
67	P	0.2275627	0.2275627	0.2275627	0.40861514
68	P	0.2570411	0.2570411	0.2570411	0.46154702
69	G	0.2204399	0.2204399	0.2204399	0.39582533
70	P	0.15961477	0.15961477	0.15961477	0.2866068
71	L	0.23038493	0.23038493	0.23038493	0.4136828
72	S	0.11639657	0.11639657	0.11639657	0.2090035
73	V	0.049172923	0.049172923	0.049172923	0.08829567
74	P	0.18633331	0.18633331	0.18633331	0.334583
75	I	0.020744337	0.020744337	0.020744337	0.037248854
76	F	0.023020307	0.023020307	0.023020307	0.041335624
77	G	0.19287659	0.19287659	0.19287659	0.34633222
78	N	-0.014433903	0.014433903	0.014433903	0.02591774
79	W	0.050886396	0.050886396	0.050886396	0.09137241
80	L	0.14172083	0.14172083	0.14172083	0.25447613
81	Q	0.13925736	0.13925736	0.13925736	0.2500527
82	V	0.118062414	0.118062414	0.118062414	0.21199471
83	G	0.19793351	0.19793351	0.19793351	0.3554125
84	N	0.334152	0.334152	0.334152	0.60000855
85	D	0.34088752	0.34088752	0.34088752	0.6121029
86	L	0.2333869	0.2333869	0.2333869	0.41907316
87	N	0.044343214	0.044343214	0.044343214	0.07962337
88	H	-0.15467703	0.15467703	0.15467703	0.2777405
89	R	0.19064848	0.19064848	0.19064848	0.34233138
90	L	0.2102625	0.2102625	0.2102625	0.37755063
91	L	0.07734723	0.07734723	0.07734723	0.13888589
92	A	0.16079223	0.16079223	0.16079223	0.28872105
93	S	0.4120304	0.4120304	0.4120304	0.7398482
94	M	0.23368774	0.23368774	0.23368774	0.41961336
95	S	0.16807933	0.16807933	0.16807933	0.30180588
96	Q	0.4047646	0.4047646	0.4047646	0.72680163
97	T	0.39548546	0.39548546	0.39548546	0.7101399
98	Y	0.29461822	0.29461822	0.29461822	0.5290211
99	G	0.17114305	0.17114305	0.17114305	0.30730715
100	P	0.28778198	0.28778198	0.28778198	0.5167458
101	V	0.059891824	0.059891824	0.059891824	0.10754269
102	F	-0.105791986	0.105791986	0.105791986	0.18996175
103	L	0.18335944	0.18335944	0.18335944	0.3292431
104	L	0.019584244	0.019584244	0.019584244	0.035165776
105	K	0.24662805	0.24662805	0.24662805	0.44284916
106	L	-0.1415764	0.1415764	0.1415764	0.2542168
107	G	-0.037668187	0.037668187	0.037668187	0.067637585
108	S	0.053651277	0.053651277	0.053651277	0.09633707
109	K	0.03581458	0.03581458	0.03581458	0.06430922
110	N	0.35036263	0.35036263	0.35036263	0.6291166
111	L	0.0067153457	0.0067153457	0.0067153457	0.01205818
112	V	-0.016492913	0.016492913	0.016492913	0.029614931
113	V	-0.24125935	0.24125935	0.24125935	0.43320906
114	V	-0.028173467	0.028173467	0.028173467	0.050588716
115	S	-0.13379881	0.13379881	0.13379881	0.24025123
116	D	0.120172195	0.120172195	0.120172195	0.21578307
117	P	0.0031942027	0.0031942027	0.0031942027	0.0057355603
118	E	0.37916926	0.37916926	0.37916926	0.6808422
119	L	0.15130246	0.15130246	0.15130246	0.27168104
120	A	-0.061906483	0.061906483	0.061906483	0.11116025
121	T	0.18560795	0.18560795	0.18560795	0.33328053
122	Q	0.308752	0.308752	0.308752	0.5543999
123	V	-0.12007462	0.12007462	0.12007462	0.21560787
124	L	-0.15372857	0.15372857	0.15372857	0.27603742
125	H	-0.029683044	0.029683044	0.029683044	0.053299338
126	S	0.0049757385	0.0049757385	0.0049757385	0.008934514
127	Q	-0.053202696	0.053202696	0.053202696	0.09553159
128	G	-0.20113698	0.20113698	0.20113698	0.3611647
129	V	-0.058036864	0.058036864	0.058036864	0.1042119
130	E	-0.19178417	0.19178417	0.19178417	0.34437066
131	F	-0.16494255	0.16494255	0.16494255	0.29617342
132	G	-0.22962022	0.22962022	0.22962022	0.41230965
133	S	-0.17059773	0.17059773	0.17059773	0.30632794
134	R	-0.17432588	0.17432588	0.17432588	0.3130223
135	P	-0.0993608	0.0993608	0.0993608	0.17841381
136	R	-0.039685216	0.039685216	0.039685216	0.071259394
137	N	-0.2617873	0.2617873	0.2617873	0.47006935
138	V	-0.16872448	0.16872448	0.16872448	0.3029643
139	V	-0.22776346	0.22776346	0.22776346	0.40897563
140	F	-0.17862643	0.17862643	0.17862643	0.32074443
141	D	0.158435	0.158435	0.158435	0.28448835
142	I	-0.09324344	0.09324344	0.09324344	0.16742939
143	F	-0.10551639	0.10551639	0.10551639	0.18946688
144	T	-0.15774368	0.15774368	0.15774368	0.28324702
145	G	-0.23755617	0.23755617	0.23755617	0.42655957
146	N	-0.087396786	0.087396786	0.087396786	0.15693103
147	G	-0.0820861	0.0820861	0.0820861	0.14739509
148	Q	0.0045664976	0.0045664976	0.0045664976	0.008199674
149	D	-0.3383661	0.3383661	0.3383661	0.6075754
150	M	-0.21523444	0.21523444	0.21523444	0.38647833
151	V	-0.3659179	0.3659179	0.3659179	0.65704787
152	F	-0.18102457	0.18102457	0.18102457	0.32505053
153	T	-0.30149594	0.30149594	0.30149594	0.5413708
154	V	-0.13134052	0.13134052	0.13134052	0.23583709
155	Y	-0.14310507	0.14310507	0.14310507	0.2569617
156	G	-0.025313953	0.025313953	0.025313953	0.04545413
157	D	0.12875551	0.12875551	0.12875551	0.2311954
158	H	-0.062158927	0.062158927	0.062158927	0.11161354
159	W	-0.17341954	0.17341954	0.17341954	0.3113948
160	R	-0.1257138	0.1257138	0.1257138	0.22573365
161	K	0.041495662	0.041495662	0.041495662	0.07451026
162	M	-0.1993524	0.1993524	0.1993524	0.35796028
163	R	-0.18540251	0.18540251	0.18540251	0.33291164
164	R	0.025547098	0.025547098	0.025547098	0.04587277
165	I	-0.16610257	0.16610257	0.16610257	0.29825637
166	M	-0.24178141	0.24178141	0.24178141	0.4341465
167	T	-0.19036731	0.19036731	0.19036731	0.34182653
168	L	0.032128204	0.032128204	0.032128204	0.057689905
169	P	0.03441024	0.03441024	0.03441024	0.06178756
170	F	-0.1273363	0.1273363	0.1273363	0.22864704
171	F	-0.22409916	0.22409916	0.22409916	0.40239596
172	T	-0.058717523	0.058717523	0.058717523	0.1054341
173	N	0.032782473	0.032782473	0.032782473	0.05886472
174	K	0.08702634	0.08702634	0.08702634	0.15626585
175	V	0.005865537	0.005865537	0.005865537	0.01053225
176	V	-0.08589604	0.08589604	0.08589604	0.15423627
177	H	0.11699238	0.11699238	0.11699238	0.21007334
178	N	0.27215326	0.27215326	0.27215326	0.48868263
179	Y	0.02278891	0.02278891	0.02278891	0.040920123
180	S	0.14506508	0.14506508	0.14506508	0.26048112
181	N	0.3629715	0.3629715	0.3629715	0.6517573
182	M	0.18141975	0.18141975	0.18141975	0.32576013
183	W	-0.029608477	0.029608477	0.029608477	0.053165443
184	E	0.23487848	0.23487848	0.23487848	0.42175147
185	Q	0.36764914	0.36764914	0.36764914	0.66015655
186	E	0.04789733	0.04789733	0.04789733	0.086005196
187	M	0.21062942	0.21062942	0.21062942	0.37820947
188	D	0.40245157	0.40245157	0.40245157	0.7226483
189	L	0.2273804	0.2273804	0.2273804	0.4082878
190	V	0.11115365	0.11115365	0.11115365	0.19958922
191	V	0.35201702	0.35201702	0.35201702	0.63208723
192	R	0.4647447	0.4647447	0.4647447	0.8345028
193	D	0.308789	0.308789	0.308789	0.55446637
194	L	0.30396855	0.30396855	0.30396855	0.5458107
195	E	0.4650627	0.4650627	0.4650627	0.8350739
196	A	0.44228327	0.44228327	0.44228327	0.79417074
197	N	0.37924963	0.37924963	0.37924963	0.6809866
198	E	0.43530744	0.43530744	0.43530744	0.7816448
199	R	0.44664803	0.44664803	0.44664803	0.80200815
200	V	0.36425513	0.36425513	0.36425513	0.6540622
201	K	0.3730561	0.3730561	0.3730561	0.66986537
202	S	0.41505483	0.41505483	0.41505483	0.74527895
203	E	0.3973895	0.3973895	0.3973895	0.7135588
204	G	0.31185427	0.31185427	0.31185427	0.5599704
205	I	0.20622241	0.20622241	0.20622241	0.37029618
206	V	0.10734499	0.10734499	0.10734499	0.19275035
207	I	0.060774405	0.060774405	0.060774405	0.10912747
208	R	-0.07922562	0.07922562	0.07922562	0.14225876
209	K	0.33488825	0.33488825	0.33488825	0.6013306
210	R	0.17313525	0.17313525	0.17313525	0.31088436
211	L	0.072623745	0.072623745	0.072623745	0.13040432
212	Q	-0.0050638625	0.0050638625	0.0050638625	0.009092751
213	L	0.080894284	0.080894284	0.080894284	0.14525504
214	M	-0.06677713	0.06677713	0.06677713	0.11990606
215	L	-0.19330451	0.19330451	0.19330451	0.3471006
216	Y	-0.15599298	0.15599298	0.15599298	0.28010345
217	N	0.09261014	0.09261014	0.09261014	0.16629222
218	I	-0.091422185	0.091422185	0.091422185	0.1641591
219	M	-0.2555333	0.2555333	0.2555333	0.4588396
220	Y	-0.13381998	0.13381998	0.13381998	0.24028926
221	R	0.07384716	0.07384716	0.07384716	0.13260111
222	M	-0.20225781	0.20225781	0.20225781	0.3631773
223	M	-0.1841665	0.1841665	0.1841665	0.33069226
224	F	-0.19696163	0.19696163	0.19696163	0.35366738
225	D	-0.07826023	0.07826023	0.07826023	0.14052528
226	A	0.1164122	0.1164122	0.1164122	0.20903157
227	K	0.19915304	0.19915304	0.19915304	0.3576023
228	F	0.23869462	0.23869462	0.23869462	0.4286038
229	E	0.26249847	0.26249847	0.26249847	0.47134635
230	S	0.3511804	0.3511804	0.3511804	0.630585
231	Q	0.35355696	0.35355696	0.35355696	0.6348524
232	D	0.35762548	0.35762548	0.35762548	0.6421579
233	D	0.17851882	0.17851882	0.17851882	0.3205512
234	P	0.34425923	0.34425923	0.34425923	0.61815727
235	L	0.25089172	0.25089172	0.25089172	0.45050508
236	F	0.22257432	0.22257432	0.22257432	0.39965793
237	I	0.33020917	0.33020917	0.33020917	0.5929287
238	E	0.31075528	0.31075528	0.31075528	0.55799705
239	A	-0.012528383	0.012528383	0.012528383	0.02249616
240	T	0.21394375	0.21394375	0.21394375	0.38416073
241	R	0.30117515	0.30117515	0.30117515	0.5407948
242	F	-0.012516628	0.012516628	0.012516628	0.022475053
243	N	-0.11148047	0.11148047	0.11148047	0.20017606
244	S	0.1542504	0.1542504	0.1542504	0.2769744
245	E	0.20577432	0.20577432	0.20577432	0.36949158
246	R	-0.14124285	0.14124285	0.14124285	0.25361785
247	S	0.02566498	0.02566498	0.02566498	0.046084438
248	R	0.20829366	0.20829366	0.20829366	0.37401536
249	L	0.039659273	0.039659273	0.039659273	0.07121281
250	A	-0.0745712	0.0745712	0.0745712	0.13390121
251	Q	0.058662966	0.058662966	0.058662966	0.10533614
252	S	0.042642802	0.042642802	0.042642802	0.07657008
253	F	0.017876262	0.017876262	0.017876262	0.032098893
254	E	0.032807518	0.032807518	0.032807518	0.058909692
255	Y	0.03942868	0.03942868	0.03942868	0.070798755
256	N	-0.19017187	0.19017187	0.19017187	0.34147558
257	Y	-0.10044983	0.10044983	0.10044983	0.18036929
258	G	-0.07722234	0.07722234	0.07722234	0.13866164
259	D	-0.15541275	0.15541275	0.15541275	0.27906156
260	F	-0.06909167	0.06909167	0.06909167	0.12406208
261	I	-0.03244371	0.03244371	0.03244371	0.058256432
262	P	0.018025823	0.018025823	0.018025823	0.03236745
263	L	0.10310211	0.10310211	0.10310211	0.18513176
264	L	0.07830813	0.07830813	0.07830813	0.14061129
265	R	0.08710234	0.08710234	0.08710234	0.15640232
266	P	0.20146444	0.20146444	0.20146444	0.3617527
267	F	0.14901426	0.14901426	0.14901426	0.26757234
268	L	0.032981835	0.032981835	0.032981835	0.0592227
269	R	0.17272645	0.17272645	0.17272645	0.31015033
270	G	0.09626926	0.09626926	0.09626926	0.17286257
271	Y	0.1143025	0.1143025	0.1143025	0.20524335
272	L	0.23650882	0.23650882	0.23650882	0.42467892
273	N	0.27204847	0.27204847	0.27204847	0.4884945
274	K	0.24300392	0.24300392	0.24300392	0.43634164
275	C	0.03325969	0.03325969	0.03325969	0.05972162
276	K	0.37384552	0.37384552	0.37384552	0.6712828
277	D	0.32785776	0.32785776	0.32785776	0.5887065
278	L	0.09620961	0.09620961	0.09620961	0.17275548
279	Q	0.12576193	0.12576193	0.12576193	0.22582008
280	T	0.363368	0.363368	0.363368	0.6524693
281	R	0.23366739	0.23366739	0.23366739	0.41957682
282	R	-0.06876655	0.06876655	0.06876655	0.123478286
283	L	0.22263661	0.22263661	0.22263661	0.39976978
284	A	0.34484726	0.34484726	0.34484726	0.6192131
285	F	0.14531635	0.14531635	0.14531635	0.2609323
286	F	0.032574482	0.032574482	0.032574482	0.05849125
287	N	0.35097465	0.35097465	0.35097465	0.6302156
288	N	0.34418255	0.34418255	0.34418255	0.6180196
289	Y	0.24870095	0.24870095	0.24870095	0.4465713
290	Y	0.13875172	0.13875172	0.13875172	0.24914475
291	I	0.28337455	0.28337455	0.28337455	0.50883174
292	E	0.40414998	0.40414998	0.40414998	0.725698
293	K	0.4033023	0.4033023	0.4033023	0.72417593
294	R	0.24045381	0.24045381	0.24045381	0.4317626
295	R	0.3410083	0.3410083	0.3410083	0.6123198
296	K	0.46554482	0.46554482	0.46554482	0.8359395
297	I	0.4763731	0.4763731	0.4763731	0.855383
298	M	0.48475575	0.48475575	0.48475575	0.870435
299	A	0.49107906	0.49107906	0.49107906	0.8817892
300	A	0.45538968	0.45538968	0.45538968	0.8177048
301	N	0.46430638	0.46430638	0.46430638	0.8337158
302	G	0.46261537	0.46261537	0.46261537	0.83067936
303	E	0.45618838	0.45618838	0.45618838	0.819139
304	N	0.47637293	0.47637293	0.47637293	0.8553827
305	H	0.50910145	0.50910145	0.50910145	0.91415054
306	M	0.52342105	0.52342105	0.52342105	0.939863
307	I	0.4169937	0.4169937	0.4169937	0.7487604
308	S	0.41466054	0.41466054	0.41466054	0.744571
309	C	0.122765966	0.122765966	0.122765966	0.22044049
310	A	0.0037888486	0.0037888486	0.0037888486	0.0068033156
311	I	0.095473975	0.095473975	0.095473975	0.17143457
312	D	0.25689837	0.25689837	0.25689837	0.46129072
313	H	0.27969387	0.27969387	0.27969387	0.50222266
314	I	0.10628524	0.10628524	0.10628524	0.19084743
315	I	0.31929225	0.31929225	0.31929225	0.5733262
316	D	0.4864484	0.4864484	0.4864484	0.87347436
317	A	0.2777693	0.2777693	0.2777693	0.4987669
318	Q	0.33214423	0.33214423	0.33214423	0.59640336
319	M	0.5037554	0.5037554	0.5037554	0.904551
320	K	0.46449658	0.46449658	0.46449658	0.83405733
321	G	0.3889519	0.3889519	0.3889519	0.6984081
322	E	0.37850046	0.37850046	0.37850046	0.67964137
323	I	0.16467834	0.16467834	0.16467834	0.295699
324	S	0.37150693	0.37150693	0.37150693	0.6670836
325	E	0.31073955	0.31073955	0.31073955	0.5579688
326	E	0.29220107	0.29220107	0.29220107	0.5246808
327	N	0.021359365	0.021359365	0.021359365	0.03835321
328	V	0.17709833	0.17709833	0.17709833	0.31800053
329	L	0.10545057	0.10545057	0.10545057	0.1893487
330	Y	-0.07105261	0.07105261	0.07105261	0.12758318
331	I	-0.09539814	0.09539814	0.09539814	0.1712984
332	V	-0.029047502	0.029047502	0.029047502	0.052158147
333	E	-0.17491215	0.17491215	0.17491215	0.314075
334	N	-0.2168711	0.2168711	0.2168711	0.38941714
335	I	-0.115433544	0.115433544	0.115433544	0.20727427
336	N	-0.26256293	0.26256293	0.26256293	0.4714621
337	V	-0.19356133	0.19356133	0.19356133	0.34756175
338	A	-0.148526	0.148526	0.148526	0.2666956
339	A	-0.15108994	0.15108994	0.15108994	0.27129945
340	I	-0.12466815	0.12466815	0.12466815	0.22385608
341	E	-0.21518874	0.21518874	0.21518874	0.38639626
342	T	-0.20500109	0.20500109	0.20500109	0.36810315
343	T	-0.19882277	0.19882277	0.19882277	0.35700926
344	L	-0.13764651	0.13764651	0.13764651	0.24716023
345	W	-0.207118	0.207118	0.207118	0.3719043
346	S	-0.085472256	0.085472256	0.085472256	0.15347531
347	M	0.02367702	0.02367702	0.02367702	0.042514827
348	E	-0.17497961	0.17497961	0.17497961	0.3141961
349	W	-0.08234216	0.08234216	0.08234216	0.14785488
350	A	0.06743688	0.06743688	0.06743688	0.12109072
351	I	-0.06563611	0.06563611	0.06563611	0.11785723
352	A	-0.058716945	0.058716945	0.058716945	0.10543306
353	E	-0.13096671	0.13096671	0.13096671	0.23516586
354	L	0.055666868	0.055666868	0.055666868	0.0999563
355	V	-0.15854172	0.15854172	0.15854172	0.28468
356	N	0.16218284	0.16218284	0.16218284	0.29121804
357	H	0.1590203	0.1590203	0.1590203	0.28553933
358	P	0.3330031	0.3330031	0.3330031	0.5979456
359	T	0.42156982	0.42156982	0.42156982	0.7569774
360	V	0.2593375	0.2593375	0.2593375	0.4656705
361	Q	-0.004303074	0.004303074	0.004303074	0.007726667
362	N	0.4131847	0.4131847	0.4131847	0.7419209
363	K	0.4275441	0.4275441	0.4275441	0.76770484
364	I	0.22813016	0.22813016	0.22813016	0.40963408
365	R	0.28175178	0.28175178	0.28175178	0.5059179
366	E	0.4878823	0.4878823	0.4878823	0.87604904
367	E	0.35386637	0.35386637	0.35386637	0.635408
368	I	0.302799	0.302799	0.302799	0.5437106
369	S	0.45047098	0.45047098	0.45047098	0.80887276
370	K	0.5266319	0.5266319	0.5266319	0.94562846
371	V	0.46737745	0.46737745	0.46737745	0.83923024
372	L	0.4564804	0.4564804	0.4564804	0.81966335
373	K	0.44909003	0.44909003	0.44909003	0.8063931
374	D	0.45699358	0.45699358	0.45699358	0.82058483
375	Q	0.45126843	0.45126843	0.45126843	0.81030464
376	P	0.44087794	0.44087794	0.44087794	0.7916473
377	V	0.38724682	0.38724682	0.38724682	0.6953464
378	T	0.37205347	0.37205347	0.37205347	0.668065
379	E	0.16762823	0.16762823	0.16762823	0.30099586
380	S	0.3671704	0.3671704	0.3671704	0.6592969
381	S	0.39705822	0.39705822	0.39705822	0.71296394
382	L	0.31787786	0.31787786	0.31787786	0.5707865
383	H	0.3385165	0.3385165	0.3385165	0.60784554
384	E	0.40466413	0.40466413	0.40466413	0.7266212
385	L	0.1803628	0.1803628	0.1803628	0.32386228
386	P	0.24434087	0.24434087	0.24434087	0.43874228
387	Y	0.12985662	0.12985662	0.12985662	0.23317257
388	L	0.026654433	0.026654433	0.026654433	0.047861118
389	Q	0.10150578	0.10150578	0.10150578	0.18226536
390	A	0.082447134	0.082447134	0.082447134	0.14804336
391	T	0.06353419	0.06353419	0.06353419	0.11408299
392	V	0.05424271	0.05424271	0.05424271	0.09739906
393	K	0.039551117	0.039551117	0.039551117	0.0710186
394	E	-0.052064564	0.052064564	0.052064564	0.09348794
395	V	-0.100801185	0.100801185	0.100801185	0.18100019
396	L	-0.20736846	0.20736846	0.20736846	0.37235406
397	R	0.048744887	0.048744887	0.048744887	0.08752708
398	L	-0.039245453	0.039245453	0.039245453	0.070469745
399	H	-0.12460096	0.12460096	0.12460096	0.22373544
400	T	-0.141216	0.141216	0.141216	0.25356963
401	P	-0.23296055	0.23296055	0.23296055	0.4183076
402	I	-0.30233952	0.30233952	0.30233952	0.54288554
403	P	-0.18653606	0.18653606	0.18653606	0.33494705
404	L	-0.19162235	0.19162235	0.19162235	0.3440801
405	L	-0.27058306	0.27058306	0.27058306	0.48586318
406	V	-0.3610004	0.3610004	0.3610004	0.6482179
407	P	-0.16494183	0.16494183	0.16494183	0.29617214
408	H	-0.23324208	0.23324208	0.23324208	0.4188131
409	M	-0.095220864	0.095220864	0.095220864	0.17098007
410	N	-0.12028429	0.12028429	0.12028429	0.21598434
411	L	-0.081411034	0.081411034	0.081411034	0.14618292
412	E	0.23355068	0.23355068	0.23355068	0.41936725
413	E	0.32207167	0.32207167	0.32207167	0.5783169
414	A	0.028832307	0.028832307	0.028832307	0.05177174
415	K	0.36108834	0.36108834	0.36108834	0.64837587
416	L	0.18569696	0.18569696	0.18569696	0.33344036
417	G	0.22758962	0.22758962	0.22758962	0.40866348
418	N	0.25447094	0.25447094	0.25447094	0.456932
419	Y	0.28636205	0.28636205	0.28636205	0.51419616
420	T	0.3696593	0.3696593	0.3696593	0.663766
421	I	-0.013187439	0.013187439	0.013187439	0.023679571
422	P	0.081940636	0.081940636	0.081940636	0.14713389
423	R	0.10613868	0.10613868	0.10613868	0.19058427
424	E	-0.06920988	0.06920988	0.06920988	0.12427434
425	S	-0.05050659	0.05050659	0.05050659	0.09069043
426	K	-0.096261814	0.096261814	0.096261814	0.17284922
427	V	-0.06050057	0.06050057	0.06050057	0.10863577
428	V	-0.19404446	0.19404446	0.19404446	0.34842926
429	V	-0.122275904	0.122275904	0.122275904	0.21956052
430	N	-0.24975511	0.24975511	0.24975511	0.44846418
431	A	-0.26227257	0.26227257	0.26227257	0.4709407
432	W	-0.07018089	0.07018089	0.07018089	0.12601791
433	W	-0.049590595	0.049590595	0.049590595	0.089045644
434	L	-0.0018475098	0.0018475098	0.0018475098	0.0033174173
435	A	-0.06799216	0.06799216	0.06799216	0.122087784
436	N	0.080108024	0.080108024	0.080108024	0.14384322
437	N	0.16247675	0.16247675	0.16247675	0.29174578
438	P	0.29465967	0.29465967	0.29465967	0.52909553
439	S	0.35047877	0.35047877	0.35047877	0.62932515
440	W	0.17815419	0.17815419	0.17815419	0.31989643
441	W	0.016787507	0.016787507	0.016787507	0.03014391
442	K	0.34518525	0.34518525	0.34518525	0.61982
443	N	0.23371829	0.23371829	0.23371829	0.41966823
444	P	0.12754531	0.12754531	0.12754531	0.22902235
445	E	0.27807155	0.27807155	0.27807155	0.49930963
446	E	0.24752854	0.24752854	0.24752854	0.4444661
447	F	0.039803583	0.039803583	0.039803583	0.07147194
448	R	0.19342057	0.19342057	0.19342057	0.347309
449	P	0.012241287	0.012241287	0.012241287	0.021980647
450	E	0.18611498	0.18611498	0.18611498	0.33419096
451	R	0.12298665	0.12298665	0.12298665	0.22083676
452	F	0.033229895	0.033229895	0.033229895	0.05966812
453	L	0.2515644	0.2515644	0.2515644	0.451713
454	E	0.38544607	0.38544607	0.38544607	0.692113
455	E	0.46068043	0.46068043	0.46068043	0.82720494
456	E	0.45590872	0.45590872	0.45590872	0.81863683
457	H	0.48881212	0.48881212	0.48881212	0.8777187
458	E	0.48647556	0.48647556	0.48647556	0.8735231
459	T	0.48250568	0.48250568	0.48250568	0.86639476
460	D	0.5038404	0.5038404	0.5038404	0.9047037
461	A	0.45632967	0.45632967	0.45632967	0.8193927
462	V	0.41570452	0.41570452	0.41570452	0.74644554
463	A	0.38677832	0.38677832	0.38677832	0.6945052
464	G	0.38962036	0.38962036	0.38962036	0.6996084
465	G	0.39494285	0.39494285	0.39494285	0.7091656
466	K	0.41631553	0.41631553	0.41631553	0.7475427
467	V	0.401654	0.401654	0.401654	0.7212162
468	D	0.28543153	0.28543153	0.28543153	0.5125253
469	F	0.20389414	0.20389414	0.20389414	0.3661155
470	R	0.20346366	0.20346366	0.20346366	0.36534253
471	F	0.0679035	0.0679035	0.0679035	0.12192858
472	L	-0.02488977	0.02488977	0.02488977	0.04469246
473	P	-0.040511552	0.040511552	0.040511552	0.07274318
474	F	-0.07152591	0.07152591	0.07152591	0.12843303
475	G	-0.14526132	0.14526132	0.14526132	0.2608335
476	V	-0.06988894	0.06988894	0.06988894	0.12549368
477	G	-0.032302245	0.032302245	0.032302245	0.058002416
478	R	-0.15084447	0.15084447	0.15084447	0.27085868
479	R	-0.17486745	0.17486745	0.17486745	0.31399474
480	S	-0.1747478	0.1747478	0.1747478	0.31377986
481	C	-0.0482681	0.0482681	0.0482681	0.08667095
482	P	-0.199754	0.199754	0.199754	0.3586814
483	G	0.010239887	0.010239887	0.010239887	0.0183869
484	I	-0.092245914	0.092245914	0.092245914	0.16563821
485	I	-0.02412356	0.02412356	0.02412356	0.043316644
486	L	-0.11511068	0.11511068	0.11511068	0.20669453
487	A	-0.10328762	0.10328762	0.10328762	0.18546487
488	L	0.028229501	0.028229501	0.028229501	0.050689332
489	P	-0.021805843	0.021805843	0.021805843	0.039154913
490	I	-0.19782282	0.19782282	0.19782282	0.35521376
491	L	-0.12816088	0.12816088	0.12816088	0.23012768
492	G	0.13601115	0.13601115	0.13601115	0.24422376
493	L	0.10446722	0.10446722	0.10446722	0.18758297
494	V	-0.030645078	0.030645078	0.030645078	0.05502678
495	I	0.049071	0.049071	0.049071	0.08811265
496	A	0.09656609	0.09656609	0.09656609	0.17339557
497	K	0.15727517	0.15727517	0.15727517	0.28240576
498	L	0.15058838	0.15058838	0.15058838	0.27039886
499	V	0.11706083	0.11706083	0.11706083	0.21019626
500	T	0.21376781	0.21376781	0.21376781	0.38384482
501	N	0.3339512	0.3339512	0.3339512	0.599648
502	F	0.23856436	0.23856436	0.23856436	0.42836988
503	Q	0.4359205	0.4359205	0.4359205	0.78274566
504	M	0.1485783	0.1485783	0.1485783	0.26678953
505	K	0.4716959	0.4716959	0.4716959	0.8469845
506	A	0.302055	0.302055	0.302055	0.5423747
507	P	0.36654407	0.36654407	0.36654407	0.65817225
508	E	0.39273265	0.39273265	0.39273265	0.70519686
509	G	0.42090815	0.42090815	0.42090815	0.7557893
510	T	0.37526137	0.37526137	0.37526137	0.67382514
511	K	0.39651352	0.39651352	0.39651352	0.7119859
512	I	0.33441925	0.33441925	0.33441925	0.6004884
513	D	0.33560997	0.33560997	0.33560997	0.6026265
514	V	0.19457406	0.19457406	0.19457406	0.34938022
515	S	0.28564012	0.28564012	0.28564012	0.5128999
516	E	0.20107256	0.20107256	0.20107256	0.36104903
517	K	0.30633804	0.30633804	0.30633804	0.5500654
518	G	0.23604365	0.23604365	0.23604365	0.42384365
519	G	0.12562206	0.12562206	0.12562206	0.22556894
520	Q	0.035384692	0.035384692	0.035384692	0.06353731
521	F	0.065225914	0.065225914	0.065225914	0.11712067
522	S	-0.04472669	0.04472669	0.04472669	0.08031194
523	L	0.037086044	0.037086044	0.037086044	0.066592276
524	H	-0.104455926	0.104455926	0.104455926	0.18756269
525	I	0.13321687	0.13321687	0.13321687	0.2392063
526	A	0.1371393	0.1371393	0.1371393	0.24624948
527	N	0.3061011	0.3061011	0.3061011	0.54963994
528	H	0.3001343	0.3001343	0.3001343	0.5389258
529	S	0.31559023	0.31559023	0.31559023	0.56667876
530	I	0.4194177	0.4194177	0.4194177	0.753113
531	V	0.21260133	0.21260133	0.21260133	0.3817503
532	L	0.42020768	0.42020768	0.42020768	0.75453144
533	F	0.41497946	0.41497946	0.41497946	0.7451436
534	H	0.47728404	0.47728404	0.47728404	0.8570187
535	P	0.5037215	0.5037215	0.5037215	0.9044902
536	I	0.46887717	0.46887717	0.46887717	0.8419232
537	R	0.47681245	0.47681245	0.47681245	0.8561719
538	T	0.48893008	0.48893008	0.48893008	0.87793046
