## Supplementary material for "The N-Terminus of *Sophora tonkinensis* Cytochrome P450s Evolves Neutrally yet Encodes Rich Functional Information: A Protein Language Model Analysis": Dataset S1: StonChr1BG008910.1_residue_importance.csv

position	amino_acid	cosine_similarity	abs_cosine	final_score	final_score_norm
1	M	0.52478087	0.52478087	0.52478087	0.9582779
2	E	0.4984179	0.4984179	0.4984179	0.9101377
3	V	0.52358794	0.52358794	0.52358794	0.9560995
4	H	0.5271252	0.5271252	0.5271252	0.9625587
5	I	0.539761	0.539761	0.539761	0.9856324
6	L	0.5476291	0.5476291	0.5476291	1.0
7	L	0.54049176	0.54049176	0.54049176	0.9869668
8	V	0.5366762	0.5366762	0.5366762	0.9799994
9	F	0.53813624	0.53813624	0.53813624	0.9826655
10	V	0.5325761	0.5325761	0.5325761	0.97251236
11	T	0.51662266	0.51662266	0.51662266	0.94338053
12	L	0.51496285	0.51496285	0.51496285	0.94034964
13	S	0.52345496	0.52345496	0.52345496	0.9558567
14	V	0.5171809	0.5171809	0.5171809	0.94439995
15	A	0.5140319	0.5140319	0.5140319	0.93864965
16	A	0.5143877	0.5143877	0.5143877	0.93929946
17	F	0.5205666	0.5205666	0.5205666	0.9505824
18	R	0.52568036	0.52568036	0.52568036	0.9599204
19	F	0.52323335	0.52323335	0.52323335	0.955452
20	Y	0.49604192	0.49604192	0.49604192	0.90579903
21	V	0.48963186	0.48963186	0.48963186	0.89409393
22	N	0.516491	0.516491	0.516491	0.94314015
23	R	0.4819332	0.4819332	0.4819332	0.88003576
24	Q	0.47308573	0.47308573	0.47308573	0.8638798
25	H	0.49716014	0.49716014	0.49716014	0.90784097
26	K	0.4981188	0.4981188	0.4981188	0.9095915
27	K	0.4681969	0.4681969	0.4681969	0.8549525
28	N	0.44206837	0.44206837	0.44206837	0.8072404
29	Q	0.36683914	0.36683914	0.36683914	0.6698679
30	P	0.29259616	0.29259616	0.29259616	0.5342962
31	P	0.31087583	0.31087583	0.31087583	0.5676759
32	G	0.26512194	0.26512194	0.26512194	0.4841268
33	P	0.19066964	0.19066964	0.19066964	0.34817293
34	T	0.26547727	0.26547727	0.26547727	0.48477566
35	G	0.10081686	0.10081686	0.10081686	0.18409696
36	L	0.0045309654	0.0045309654	0.0045309654	0.008273785
37	P	0.1779991	0.1779991	0.1779991	0.32503584
38	I	-0.026788276	0.026788276	0.026788276	0.04891682
39	I	0.0015557355	0.0015557355	0.0015557355	0.002840856
40	G	0.16461693	0.16461693	0.16461693	0.3005993
41	N	0.010253628	0.010253628	0.010253628	0.018723672
42	L	-0.0337581	0.0337581	0.0337581	0.061644092
43	H	0.07306914	0.07306914	0.07306914	0.13342816
44	Q	0.19121279	0.19121279	0.19121279	0.34916475
45	L	0.20095895	0.20095895	0.20095895	0.36696178
46	G	0.30093482	0.30093482	0.30093482	0.54952306
47	P	0.32379776	0.32379776	0.32379776	0.591272
48	K	0.29240844	0.29240844	0.29240844	0.5339534
49	P	0.27417144	0.27417144	0.27417144	0.50065166
50	H	0.074618444	0.074618444	0.074618444	0.13625726
51	S	0.38452268	0.38452268	0.38452268	0.7021589
52	T	0.31103462	0.31103462	0.31103462	0.5679658
53	L	0.1740418	0.1740418	0.1740418	0.3178096
54	S	0.3153728	0.3153728	0.3153728	0.57588756
55	S	0.4467883	0.4467883	0.4467883	0.8158593
56	L	0.3117156	0.3117156	0.3117156	0.56920934
57	A	0.15470478	0.15470478	0.15470478	0.2824992
58	E	0.44983667	0.44983667	0.44983667	0.8214258
59	T	0.37703085	0.37703085	0.37703085	0.68847847
60	H	0.28023747	0.28023747	0.28023747	0.5117286
61	G	0.18543704	0.18543704	0.18543704	0.33861792
62	P	0.3329295	0.3329295	0.3329295	0.60794705
63	L	0.11032773	0.11032773	0.11032773	0.20146433
64	M	-0.036984988	0.036984988	0.036984988	0.06753656
65	S	0.27957463	0.27957463	0.27957463	0.5105182
66	L	0.115715824	0.115715824	0.115715824	0.21130326
67	R	0.3111655	0.3111655	0.3111655	0.5682048
68	F	0.11973019	0.11973019	0.11973019	0.21863371
69	G	0.17511661	0.17511661	0.17511661	0.31977227
70	S	0.13526009	0.13526009	0.13526009	0.24699214
71	V	0.08032177	0.08032177	0.08032177	0.14667183
72	T	0.27865696	0.27865696	0.27865696	0.50884247
73	V	0.01096202	0.01096202	0.01096202	0.020017233
74	A	0.017695604	0.017695604	0.017695604	0.032313116
75	V	-0.062113553	0.062113553	0.062113553	0.11342266
76	A	0.051049713	0.051049713	0.051049713	0.093219504
77	S	-0.007528967	0.007528967	0.007528967	0.013748296
78	S	0.113002345	0.113002345	0.113002345	0.20634831
79	P	0.20963478	0.20963478	0.20963478	0.3828043
80	A	0.37899092	0.37899092	0.37899092	0.69205767
81	T	0.19041201	0.19041201	0.19041201	0.3477025
82	A	0.06124852	0.06124852	0.06124852	0.111843064
83	Q	0.2587654	0.2587654	0.2587654	0.47251943
84	E	0.33794037	0.33794037	0.33794037	0.61709714
85	I	0.07139254	0.07139254	0.07139254	0.1303666
86	L	-0.08228426	0.08228426	0.08228426	0.15025544
87	Q	0.12232077	0.12232077	0.12232077	0.22336426
88	K	0.038351405	0.038351405	0.038351405	0.07003171
89	N	-0.015157602	0.015157602	0.015157602	0.02767859
90	D	0.0005831616	0.0005831616	0.0005831616	0.0010648842
91	Q	0.08229457	0.08229457	0.08229457	0.15027428
92	S	0.022743534	0.022743534	0.022743534	0.041530907
93	F	-0.021074237	0.021074237	0.021074237	0.03848268
94	A	-0.008083838	0.008083838	0.008083838	0.01476152
95	N	0.06842789	0.06842789	0.06842789	0.12495298
96	R	0.055993717	0.055993717	0.055993717	0.102247514
97	P	0.07990447	0.07990447	0.07990447	0.14590982
98	I	0.16558154	0.16558154	0.16558154	0.30236074
99	P	0.2028388	0.2028388	0.2028388	0.37039447
100	D	0.17935823	0.17935823	0.17935823	0.3275177
101	S	0.19497575	0.19497575	0.19497575	0.35603613
102	V	0.24067044	0.24067044	0.24067044	0.4394771
103	A	0.37391064	0.37391064	0.37391064	0.6827808
104	A	0.29428986	0.29428986	0.29428986	0.537389
105	Q	0.3860368	0.3860368	0.3860368	0.7049238
106	P	0.368631	0.368631	0.368631	0.67313987
107	N	0.36884773	0.36884773	0.36884773	0.67353565
108	V	0.33384067	0.33384067	0.33384067	0.60961086
109	G	0.3543749	0.3543749	0.3543749	0.6471075
110	D	0.2716066	0.2716066	0.2716066	0.49596813
111	T	0.188007	0.188007	0.188007	0.3433108
112	L	0.123233154	0.123233154	0.123233154	0.22503032
113	A	-0.03510422	0.03510422	0.03510422	0.06410218
114	W	0.11132226	0.11132226	0.11132226	0.20328039
115	A	0.17946748	0.17946748	0.17946748	0.3277172
116	A	0.2418367	0.2418367	0.2418367	0.44160673
117	G	0.18164653	0.18164653	0.18164653	0.33169624
118	D	0.2744268	0.2744268	0.2744268	0.50111794
119	P	0.29874268	0.29874268	0.29874268	0.54552007
120	R	0.21061948	0.21061948	0.21061948	0.3846024
121	W	0.07172864	0.07172864	0.07172864	0.13098033
122	R	0.22293201	0.22293201	0.22293201	0.40708575
123	N	0.3434421	0.3434421	0.3434421	0.6271436
124	R	0.19165814	0.19165814	0.19165814	0.349978
125	R	0.07302287	0.07302287	0.07302287	0.13334367
126	R	0.2562058	0.2562058	0.2562058	0.46784547
127	I	0.12064597	0.12064597	0.12064597	0.22030598
128	C	0.003648849	0.003648849	0.003648849	0.0066629928
129	T	0.17778917	0.17778917	0.17778917	0.32465252
130	T	0.18608811	0.18608811	0.18608811	0.33980682
131	Q	0.18163219	0.18163219	0.18163219	0.33167008
132	I	-0.009335519	0.009335519	0.009335519	0.017047156
133	F	-0.06404449	0.06404449	0.06404449	0.11694866
134	T	0.019224375	0.019224375	0.019224375	0.035104737
135	N	0.16144149	0.16144149	0.16144149	0.2948008
136	Q	0.24176225	0.24176225	0.24176225	0.44147077
137	R	0.11740702	0.11740702	0.11740702	0.21439148
138	L	0.021072248	0.021072248	0.021072248	0.03847905
139	D	0.2267712	0.2267712	0.2267712	0.41409633
140	L	0.30701452	0.30701452	0.30701452	0.5606249
141	L	0.10952856	0.10952856	0.10952856	0.200005
142	Q	0.21958962	0.21958962	0.21958962	0.40098238
143	H	0.34389678	0.34389678	0.34389678	0.62797385
144	L	0.25579455	0.25579455	0.25579455	0.4670945
145	R	0.043764092	0.043764092	0.043764092	0.07991557
146	H	0.3861429	0.3861429	0.3861429	0.7051176
147	R	0.3716742	0.3716742	0.3716742	0.67869693
148	K	0.1243341	0.1243341	0.1243341	0.2270407
149	V	0.2668165	0.2668165	0.2668165	0.48722115
150	Q	0.4500114	0.4500114	0.4500114	0.82174486
151	Q	0.32099247	0.32099247	0.32099247	0.5861494
152	L	0.1909459	0.1909459	0.1909459	0.3486774
153	V	0.39096838	0.39096838	0.39096838	0.7139291
154	Q	0.4565543	0.4565543	0.4565543	0.8336925
155	H	0.39346102	0.39346102	0.39346102	0.7184808
156	L	0.25070968	0.25070968	0.25070968	0.45780927
157	H	0.45116395	0.45116395	0.45116395	0.82384944
158	M	0.4710866	0.4710866	0.4710866	0.86022925
159	Q	0.33447722	0.33447722	0.33447722	0.61077327
160	A	0.32020694	0.32020694	0.32020694	0.58471495
161	S	0.4603879	0.4603879	0.4603879	0.8406929
162	T	0.40392956	0.40392956	0.40392956	0.7375969
163	Q	0.3692371	0.3692371	0.3692371	0.67424667
164	T	0.39413592	0.39413592	0.39413592	0.7197132
165	L	0.31715792	0.31715792	0.31715792	0.5791473
166	V	0.25678116	0.25678116	0.25678116	0.4688961
167	D	0.18766862	0.18766862	0.18766862	0.3426929
168	I	0.058166116	0.058166116	0.058166116	0.106214434
169	G	0.15450394	0.15450394	0.15450394	0.28213245
170	E	0.24579704	0.24579704	0.24579704	0.4488385
171	L	0.23419003	0.23419003	0.23419003	0.4276435
172	A	0.039490085	0.039490085	0.039490085	0.072111
173	F	0.07587213	0.07587213	0.07587213	0.13854656
174	A	0.13116944	0.13116944	0.13116944	0.2395224
175	T	0.070564434	0.070564434	0.070564434	0.12885442
176	M	0.11222342	0.11222342	0.11222342	0.20492595
177	L	0.05357026	0.05357026	0.05357026	0.09782215
178	N	0.11717972	0.11717972	0.11717972	0.21397643
179	L	0.024233432	0.024233432	0.024233432	0.044251543
180	V	-0.077283055	0.077283055	0.077283055	0.14112298
181	S	0.06131132	0.06131132	0.06131132	0.111957744
182	N	0.12209547	0.12209547	0.12209547	0.22295286
183	T	0.041707005	0.041707005	0.041707005	0.07615922
184	V	0.017072925	0.017072925	0.017072925	0.031176073
185	F	0.029080437	0.029080437	0.029080437	0.05310243
186	S	-0.00595432	0.00595432	0.00595432	0.010872906
187	E	0.30490053	0.30490053	0.30490053	0.55676466
188	D	0.12255546	0.12255546	0.12255546	0.2237928
189	M	0.22164214	0.22164214	0.22164214	0.40473038
190	V	0.23860465	0.23860465	0.23860465	0.43570483
191	D	0.3868772	0.3868772	0.3868772	0.70645845
192	P	0.32200348	0.32200348	0.32200348	0.5879955
193	E	0.3872483	0.3872483	0.3872483	0.7071361
194	F	0.4253389	0.4253389	0.4253389	0.7766915
195	Q	0.4406704	0.4406704	0.4406704	0.8046877
196	S	0.46261555	0.46261555	0.46261555	0.8447607
197	A	0.35600555	0.35600555	0.35600555	0.65008515
198	G	0.40677074	0.40677074	0.40677074	0.7427851
199	E	0.4191774	0.4191774	0.4191774	0.76544034
200	F	0.17417791	0.17417791	0.17417791	0.31805816
201	K	0.25160173	0.25160173	0.25160173	0.45943817
202	M	0.41432273	0.41432273	0.41432273	0.7565754
203	L	0.31982434	0.31982434	0.31982434	0.5840163
204	V	0.115744226	0.115744226	0.115744226	0.21135513
205	W	0.24123463	0.24123463	0.24123463	0.44050732
206	R	0.39587724	0.39587724	0.39587724	0.722893
207	I	0.24205093	0.24205093	0.24205093	0.44199792
208	M	0.06283939	0.06283939	0.06283939	0.114748076
209	E	0.30688637	0.30688637	0.30688637	0.5603909
210	D	0.31758595	0.31758595	0.31758595	0.5799289
211	A	0.16924436	0.16924436	0.16924436	0.30904925
212	G	0.119948715	0.119948715	0.119948715	0.21903275
213	K	0.28396735	0.28396735	0.28396735	0.51853955
214	V	0.13403483	0.13403483	0.13403483	0.24475475
215	N	0.040938407	0.040938407	0.040938407	0.07475571
216	V	0.11693127	0.11693127	0.11693127	0.21352273
217	S	0.0142630935	0.0142630935	0.0142630935	0.02604517
218	D	0.021259654	0.021259654	0.021259654	0.038821265
219	Y	0.057060167	0.057060167	0.057060167	0.10419491
220	F	0.046812605	0.046812605	0.046812605	0.085482314
221	P	0.092316516	0.092316516	0.092316516	0.16857488
222	V	0.16260712	0.16260712	0.16260712	0.29692927
223	L	0.15986463	0.15986463	0.15986463	0.29192135
224	K	0.24155879	0.24155879	0.24155879	0.44109926
225	R	0.2943515	0.2943515	0.2943515	0.5375015
226	F	0.23021603	0.23021603	0.23021603	0.42038676
227	D	0.18218762	0.18218762	0.18218762	0.3326843
228	L	0.19845617	0.19845617	0.19845617	0.36239156
229	Q	0.06402885	0.06402885	0.06402885	0.1169201
230	G	0.22425705	0.22425705	0.22425705	0.40950534
231	V	0.30117628	0.30117628	0.30117628	0.54996395
232	R	0.3390232	0.3390232	0.3390232	0.61907446
233	K	0.39063296	0.39063296	0.39063296	0.7133166
234	H	0.40779465	0.40779465	0.40779465	0.74465483
235	V	0.35289565	0.35289565	0.35289565	0.64440626
236	R	0.45918378	0.45918378	0.45918378	0.8384941
237	V	0.44174653	0.44174653	0.44174653	0.8066527
238	S	0.39664152	0.39664152	0.39664152	0.7242886
239	Y	0.36610168	0.36610168	0.36610168	0.6685212
240	V	0.44972333	0.44972333	0.44972333	0.8212188
241	R	0.40913484	0.40913484	0.40913484	0.747102
242	L	0.2667569	0.2667569	0.2667569	0.4871123
243	H	0.3405385	0.3405385	0.3405385	0.6218415
244	E	0.4271302	0.4271302	0.4271302	0.77996254
245	I	0.30866	0.30866	0.30866	0.5636296
246	F	0.21338478	0.21338478	0.21338478	0.38965198
247	D	0.41836825	0.41836825	0.41836825	0.76396275
248	D	0.43068293	0.43068293	0.43068293	0.78645
249	M	0.2669037	0.2669037	0.2669037	0.4873804
250	I	0.317589	0.317589	0.317589	0.5799345
251	R	0.46215573	0.46215573	0.46215573	0.843921
252	K	0.46281493	0.46281493	0.46281493	0.8451248
253	R	0.22734372	0.22734372	0.22734372	0.41514176
254	V	0.43829167	0.43829167	0.43829167	0.800344
255	R	0.47003052	0.47003052	0.47003052	0.8583008
256	E	0.42954206	0.42954206	0.42954206	0.7843667
257	R	0.33955956	0.33955956	0.33955956	0.6200539
258	E	0.44699034	0.44699034	0.44699034	0.8162282
259	S	0.4450294	0.4450294	0.4450294	0.81264746
260	F	0.4529007	0.4529007	0.4529007	0.8270209
261	S	0.43412897	0.43412897	0.43412897	0.79274267
262	G	0.43980375	0.43980375	0.43980375	0.8031051
263	S	0.46975026	0.46975026	0.46975026	0.85778904
264	R	0.44517496	0.44517496	0.44517496	0.81291324
265	N	0.41453677	0.41453677	0.41453677	0.7569663
266	G	0.36012295	0.36012295	0.36012295	0.65760374
267	D	0.16427565	0.16427565	0.16427565	0.2999761
268	F	0.09327256	0.09327256	0.09327256	0.17032067
269	L	0.062485725	0.062485725	0.062485725	0.11410227
270	D	0.2173477	0.2173477	0.2173477	0.3968885
271	V	0.36746514	0.36746514	0.36746514	0.671011
272	L	0.20957866	0.20957866	0.20957866	0.3827018
273	L	0.30162567	0.30162567	0.30162567	0.5507846
274	D	0.42803216	0.42803216	0.42803216	0.7816096
275	Q	0.49357235	0.49357235	0.49357235	0.90128946
276	C	0.49401087	0.49401087	0.49401087	0.9020902
277	E	0.50409967	0.50409967	0.50409967	0.9205129
278	P	0.5186919	0.5186919	0.5186919	0.9471591
279	E	0.52211744	0.52211744	0.52211744	0.9534143
280	E	0.5209562	0.5209562	0.5209562	0.9512939
281	G	0.5088979	0.5088979	0.5088979	0.92927474
282	S	0.53071326	0.53071326	0.53071326	0.9691107
283	D	0.5021877	0.5021877	0.5021877	0.9170216
284	F	0.4523391	0.4523391	0.4523391	0.8259954
285	T	0.5271064	0.5271064	0.5271064	0.9625244
286	V	0.46530056	0.46530056	0.46530056	0.8496637
287	E	0.49652407	0.49652407	0.49652407	0.90667945
288	S	0.39795512	0.39795512	0.39795512	0.7266873
289	I	0.37134865	0.37134865	0.37134865	0.67810243
290	K	0.28100836	0.28100836	0.28100836	0.51313627
291	P	0.31138286	0.31138286	0.31138286	0.5686017
292	L	0.23333082	0.23333082	0.23333082	0.42607453
293	I	0.16779245	0.16779245	0.16779245	0.30639797
294	L	0.16388597	0.16388597	0.16388597	0.29926452
295	D	0.15590258	0.15590258	0.15590258	0.28468645
296	L	0.10702767	0.10702767	0.10702767	0.19543824
297	F	0.062547974	0.062547974	0.062547974	0.11421594
298	I	0.013313829	0.013313829	0.013313829	0.024311762
299	A	0.07266091	0.07266091	0.07266091	0.1326827
300	G	0.17153011	0.17153011	0.17153011	0.31322315
301	S	0.0447197	0.0447197	0.0447197	0.08166056
302	D	0.08042738	0.08042738	0.08042738	0.14686468
303	T	0.074707456	0.074707456	0.074707456	0.1364198
304	S	0.051517095	0.051517095	0.051517095	0.09407297
305	G	0.11356246	0.11356246	0.11356246	0.20737112
306	S	0.01058165	0.01058165	0.01058165	0.019322658
307	T	0.073693834	0.073693834	0.073693834	0.13456887
308	T	0.16508576	0.16508576	0.16508576	0.3014554
309	E	0.09306515	0.09306515	0.09306515	0.16994193
310	W	0.07247751	0.07247751	0.07247751	0.1323478
311	A	0.11568788	0.11568788	0.11568788	0.21125224
312	M	0.01938996	0.01938996	0.01938996	0.035407104
313	A	0.058873147	0.058873147	0.058873147	0.10750551
314	E	0.016261868	0.016261868	0.016261868	0.02969504
315	L	0.13822223	0.13822223	0.13822223	0.25240117
316	L	-0.0072070663	0.0072070663	0.0072070663	0.013160488
317	R	0.23643534	0.23643534	0.23643534	0.43174356
318	N	0.25026482	0.25026482	0.25026482	0.45699692
319	P	0.41894242	0.41894242	0.41894242	0.76501125
320	E	0.45732754	0.45732754	0.45732754	0.8351045
321	V	0.288126	0.288126	0.288126	0.5261334
322	M	0.26780578	0.26780578	0.26780578	0.48902765
323	Q	0.49434647	0.49434647	0.49434647	0.90270305
324	K	0.47573507	0.47573507	0.47573507	0.8687176
325	A	0.2510432	0.2510432	0.2510432	0.45841828
326	R	0.44067538	0.44067538	0.44067538	0.80469674
327	K	0.539582	0.539582	0.539582	0.98530555
328	E	0.3873263	0.3873263	0.3873263	0.7072785
329	L	0.30286944	0.30286944	0.30286944	0.55305576
330	I	0.4860207	0.4860207	0.4860207	0.88749975
331	Q	0.49798813	0.49798813	0.49798813	0.9093529
332	V	0.42563686	0.42563686	0.42563686	0.7772356
333	I	0.37996244	0.37996244	0.37996244	0.6938317
334	G	0.45249826	0.45249826	0.45249826	0.82628596
335	T	0.46084434	0.46084434	0.46084434	0.8415264
336	N	0.49422342	0.49422342	0.49422342	0.90247834
337	N	0.46831134	0.46831134	0.46831134	0.8551615
338	E	0.45998657	0.45998657	0.45998657	0.83996004
339	V	0.34749788	0.34749788	0.34749788	0.6345497
340	K	0.38928875	0.38928875	0.38928875	0.71086204
341	E	0.21224788	0.21224788	0.21224788	0.38757595
342	S	0.3391535	0.3391535	0.3391535	0.6193124
343	D	0.36102188	0.36102188	0.36102188	0.6592452
344	I	0.29185238	0.29185238	0.29185238	0.532938
345	P	0.3633136	0.3633136	0.3633136	0.66343
346	R	0.3874772	0.3874772	0.3874772	0.70755404
347	L	0.18536375	0.18536375	0.18536375	0.3384841
348	A	0.27077132	0.27077132	0.27077132	0.49444288
349	Y	0.20382348	0.20382348	0.20382348	0.37219256
350	I	0.090232074	0.090232074	0.090232074	0.16476858
351	Q	0.19502616	0.19502616	0.19502616	0.3561282
352	A	0.11305714	0.11305714	0.11305714	0.20644836
353	I	0.06708974	0.06708974	0.06708974	0.12250944
354	V	0.111757636	0.111757636	0.111757636	0.20407541
355	K	0.08493514	0.08493514	0.08493514	0.1550961
356	E	0.017920794	0.017920794	0.017920794	0.032724325
357	T	-0.024059385	0.024059385	0.024059385	0.043933723
358	L	-0.078052886	0.078052886	0.078052886	0.14252874
359	R	0.08871414	0.08871414	0.08871414	0.16199675
360	L	-0.058896616	0.058896616	0.058896616	0.10754836
361	H	-0.040584505	0.040584505	0.040584505	0.07410947
362	P	-0.028624812	0.028624812	0.028624812	0.052270435
363	P	-0.085990876	0.085990876	0.085990876	0.15702394
364	V	-0.07655018	0.07655018	0.07655018	0.13978471
365	P	0.05694403	0.05694403	0.05694403	0.10398284
366	L	-0.024639912	0.024639912	0.024639912	0.044993795
367	L	-0.09037874	0.09037874	0.09037874	0.1650364
368	L	-0.0297399	0.0297399	0.0297399	0.054306645
369	P	0.09490298	0.09490298	0.09490298	0.1732979
370	Y	0.07136166	0.07136166	0.07136166	0.13031021
371	V	0.23762389	0.23762389	0.23762389	0.4339139
372	A	0.040367384	0.040367384	0.040367384	0.073713
373	G	0.21062073	0.21062073	0.21062073	0.3846047
374	N	0.33456022	0.33456022	0.33456022	0.61092484
375	D	0.38096514	0.38096514	0.38096514	0.6956627
376	V	0.23039095	0.23039095	0.23039095	0.42070618
377	E	0.35406062	0.35406062	0.35406062	0.6465336
378	V	0.2575046	0.2575046	0.2575046	0.47021717
379	G	0.2598618	0.2598618	0.2598618	0.47452152
380	G	0.35471132	0.35471132	0.35471132	0.6477218
381	Y	0.3259505	0.3259505	0.3259505	0.59520304
382	T	0.39529055	0.39529055	0.39529055	0.72182167
383	I	0.18411565	0.18411565	0.18411565	0.336205
384	H	0.23897533	0.23897533	0.23897533	0.4363817
385	E	0.2512462	0.2512462	0.2512462	0.458789
386	G	0.19115801	0.19115801	0.19115801	0.34906474
387	T	0.10210724	0.10210724	0.10210724	0.18645327
388	Q	0.17925599	0.17925599	0.17925599	0.327331
389	V	0.14819255	0.14819255	0.14819255	0.2706075
390	L	0.012182634	0.012182634	0.012182634	0.022246141
391	I	-0.016619999	0.016619999	0.016619999	0.030349005
392	N	-0.045432534	0.045432534	0.045432534	0.08296223
393	A	-0.115658015	0.115658015	0.115658015	0.2111977
394	W	0.012238109	0.012238109	0.012238109	0.02234744
395	S	0.065837115	0.065837115	0.065837115	0.120222084
396	I	0.08007214	0.08007214	0.08007214	0.146216
397	G	-0.023252057	0.023252057	0.023252057	0.042459495
398	R	0.09046035	0.09046035	0.09046035	0.16518544
399	N	0.21986914	0.21986914	0.21986914	0.40149277
400	P	0.31950924	0.31950924	0.31950924	0.5834409
401	N	0.38047743	0.38047743	0.38047743	0.69477206
402	F	0.2081346	0.2081346	0.2081346	0.3800649
403	W	0.19417661	0.19417661	0.19417661	0.35457686
404	D	0.37867126	0.37867126	0.37867126	0.6914739
405	D	0.35654008	0.35654008	0.35654008	0.65106124
406	P	0.22038738	0.22038738	0.22038738	0.40243912
407	L	0.2859051	0.2859051	0.2859051	0.522078
408	L	0.3126664	0.3126664	0.3126664	0.5709455
409	F	0.11946262	0.11946262	0.11946262	0.21814512
410	Q	0.33310068	0.33310068	0.33310068	0.6082596
411	P	0.11631178	0.11631178	0.11631178	0.21239153
412	E	0.2877003	0.2877003	0.2877003	0.5253561
413	R	0.19469962	0.19469962	0.19469962	0.3555319
414	F	0.08344492	0.08344492	0.08344492	0.15237488
415	L	0.2832706	0.2832706	0.2832706	0.5172672
416	R	0.39882722	0.39882722	0.39882722	0.7282798
417	S	0.42411157	0.42411157	0.42411157	0.77445036
418	N	0.4613049	0.4613049	0.4613049	0.84236735
419	I	0.38251168	0.38251168	0.38251168	0.69848675
420	D	0.34527665	0.34527665	0.34527665	0.6304936
421	F	0.29939124	0.29939124	0.29939124	0.5467044
422	K	0.30609488	0.30609488	0.30609488	0.5589456
423	G	0.28684255	0.28684255	0.28684255	0.5237898
424	R	0.38056815	0.38056815	0.38056815	0.69493777
425	D	0.3384749	0.3384749	0.3384749	0.6180732
426	F	0.24983642	0.24983642	0.24983642	0.45621464
427	K	0.27881563	0.27881563	0.27881563	0.5091322
428	Y	0.13140528	0.13140528	0.13140528	0.23995306
429	L	0.057997677	0.057997677	0.057997677	0.10590685
430	P	0.0455712	0.0455712	0.0455712	0.083215445
431	F	0.03271229	0.03271229	0.03271229	0.059734385
432	G	0.023161812	0.023161812	0.023161812	0.042294703
433	A	-0.0633752	0.0633752	0.0633752	0.11572649
434	G	0.059983592	0.059983592	0.059983592	0.10953324
435	R	-0.017241227	0.017241227	0.017241227	0.0314834
436	R	-0.04268671	0.04268671	0.04268671	0.077948205
437	I	-0.10656419	0.10656419	0.10656419	0.1945919
438	C	0.019520387	0.019520387	0.019520387	0.03564527
439	P	-0.092749044	0.092749044	0.092749044	0.1693647
440	G	0.10661012	0.10661012	0.10661012	0.19467577
441	L	-0.03386758	0.03386758	0.03386758	0.061844006
442	P	0.03597036	0.03597036	0.03597036	0.0656838
443	L	0.026632374	0.026632374	0.026632374	0.048632137
444	A	0.053825982	0.053825982	0.053825982	0.09828912
445	N	0.16014035	0.16014035	0.16014035	0.29242483
446	R	0.15183501	0.15183501	0.15183501	0.27725884
447	M	0.0056529543	0.0056529543	0.0056529543	0.010322596
448	I	0.07818858	0.07818858	0.07818858	0.14277652
449	N	0.13587286	0.13587286	0.13587286	0.24811108
450	L	0.1602786	0.1602786	0.1602786	0.29267728
451	M	0.13696462	0.13696462	0.13696462	0.2501047
452	V	0.13941006	0.13941006	0.13941006	0.25457022
453	A	0.14726758	0.14726758	0.14726758	0.26891845
454	A	0.13651566	0.13651566	0.13651566	0.24928488
455	F	0.25321504	0.25321504	0.25321504	0.4623842
456	I	0.1539758	0.1539758	0.1539758	0.28116804
457	H	0.242099	0.242099	0.242099	0.4420857
458	S	0.37189826	0.37189826	0.37189826	0.67910606
459	F	0.27466166	0.27466166	0.27466166	0.50154686
460	E	0.40908533	0.40908533	0.40908533	0.74701166
461	W	0.17690942	0.17690942	0.17690942	0.32304603
462	E	0.41422912	0.41422912	0.41422912	0.7564045
463	L	0.2668643	0.2668643	0.2668643	0.48730844
464	P	0.32234573	0.32234573	0.32234573	0.58862054
465	E	0.39324465	0.39324465	0.39324465	0.7180857
466	G	0.40030617	0.40030617	0.40030617	0.7309804
467	V	0.38739038	0.38739038	0.38739038	0.7073955
468	T	0.424196	0.424196	0.424196	0.77460456
469	P	0.4324112	0.4324112	0.4324112	0.7896059
470	E	0.411302	0.411302	0.411302	0.7510594
471	K	0.40198433	0.40198433	0.40198433	0.73404485
472	L	0.31841123	0.31841123	0.31841123	0.5814359
473	V	0.34529564	0.34529564	0.34529564	0.6305283
474	M	0.20754129	0.20754129	0.20754129	0.37898147
475	S	0.38106427	0.38106427	0.38106427	0.6958437
476	E	0.22233103	0.22233103	0.22233103	0.40598834
477	Q	0.3527031	0.3527031	0.3527031	0.64405465
478	Y	0.29209337	0.29209337	0.29209337	0.53337806
479	G	0.1606647	0.1606647	0.1606647	0.29338232
480	I	0.16557506	0.16557506	0.16557506	0.30234888
481	T	0.05314301	0.05314301	0.05314301	0.09704197
482	L	0.10918036	0.10918036	0.10918036	0.19936916
483	K	0.11556919	0.11556919	0.11556919	0.2110355
484	K	0.13151902	0.13151902	0.13151902	0.24016075
485	L	0.22637874	0.22637874	0.22637874	0.41337967
486	A	0.29093862	0.29093862	0.29093862	0.53126943
487	P	0.2982907	0.2982907	0.2982907	0.5446947
488	L	0.24811055	0.24811055	0.24811055	0.4530631
489	C	0.37870073	0.37870073	0.37870073	0.6915277
490	A	0.18811153	0.18811153	0.18811153	0.3435017
491	I	0.3794777	0.3794777	0.3794777	0.69294655
492	P	0.3671074	0.3671074	0.3671074	0.6703577
493	I	0.44805446	0.44805446	0.44805446	0.8181714
494	S	0.487404	0.487404	0.487404	0.8900257
495	A	0.47478667	0.47478667	0.47478667	0.8669858
