## Supplementary material for "The N-Terminus of *Sophora tonkinensis* Cytochrome P450s Evolves Neutrally yet Encodes Rich Functional Information: A Protein Language Model Analysis": Dataset S1: StonChr1BG010150.1_residue_importance.csv

position	amino_acid	cosine_similarity	abs_cosine	final_score	final_score_norm
1	M	0.44789144	0.44789144	0.44789144	0.8665558
2	E	0.42293805	0.42293805	0.42293805	0.81827736
3	L	0.4991727	0.4991727	0.4991727	0.9657719
4	E	0.5025294	0.5025294	0.5025294	0.97226626
5	T	0.4982444	0.4982444	0.4982444	0.96397597
6	L	0.50790167	0.50790167	0.50790167	0.9826603
7	A	0.48218518	0.48218518	0.48218518	0.93290544
8	S	0.51686394	0.51686394	0.51686394	1.0
9	A	0.48581904	0.48581904	0.48581904	0.93993604
10	S	0.5010253	0.5010253	0.5010253	0.9693563
11	L	0.49703458	0.49703458	0.49703458	0.96163523
12	L	0.49460882	0.49460882	0.49460882	0.956942
13	F	0.48006546	0.48006546	0.48006546	0.92880434
14	L	0.46802774	0.46802774	0.46802774	0.9055144
15	V	0.48132694	0.48132694	0.48132694	0.93124497
16	A	0.45306173	0.45306173	0.45306173	0.87655896
17	T	0.44960105	0.44960105	0.44960105	0.86986345
18	L	0.45497298	0.45497298	0.45497298	0.8802568
19	L	0.4507667	0.4507667	0.4507667	0.8721187
20	W	0.47551733	0.47551733	0.47551733	0.92000484
21	F	0.44112244	0.44112244	0.44112244	0.8534595
22	L	0.4548673	0.4548673	0.4548673	0.8800523
23	A	0.428715	0.428715	0.428715	0.82945424
24	T	0.41903645	0.41903645	0.41903645	0.8107287
25	T	0.41142118	0.41142118	0.41142118	0.7959951
26	L	0.4145266	0.4145266	0.4145266	0.8020033
27	S	0.3931109	0.3931109	0.3931109	0.7605694
28	P	0.42372954	0.42372954	0.42372954	0.81980866
29	T	0.38594237	0.38594237	0.38594237	0.7467001
30	T	0.39739603	0.39739603	0.39739603	0.76886004
31	T	0.39272103	0.39272103	0.39272103	0.7598151
32	R	0.39827225	0.39827225	0.39827225	0.7705553
33	P	0.41820163	0.41820163	0.41820163	0.80911356
34	K	0.40862495	0.40862495	0.40862495	0.7905851
35	N	0.41580778	0.41580778	0.41580778	0.8044821
36	N	0.40336922	0.40336922	0.40336922	0.7804166
37	S	0.3576548	0.3576548	0.3576548	0.6919709
38	S	0.3807941	0.3807941	0.3807941	0.7367396
39	T	0.3705051	0.3705051	0.3705051	0.71683294
40	T	0.38259584	0.38259584	0.38259584	0.74022543
41	I	0.3879784	0.3879784	0.3879784	0.7506393
42	I	0.3726656	0.3726656	0.3726656	0.721013
43	P	0.3568872	0.3568872	0.3568872	0.6904858
44	K	0.3010752	0.3010752	0.3010752	0.58250374
45	A	0.2223438	0.2223438	0.2223438	0.43017858
46	Y	0.17632242	0.17632242	0.17632242	0.34113893
47	P	0.23229878	0.23229878	0.23229878	0.44943893
48	I	0.1666274	0.1666274	0.1666274	0.32238156
49	I	0.11593933	0.11593933	0.11593933	0.22431305
50	G	0.21135156	0.21135156	0.21135156	0.4089114
51	S	0.1975735	0.1975735	0.1975735	0.38225436
52	V	0.31271273	0.31271273	0.31271273	0.60501945
53	F	0.24125913	0.24125913	0.24125913	0.4667749
54	S	0.3776927	0.3776927	0.3776927	0.7307391
55	I	0.3888227	0.3888227	0.3888227	0.75227284
56	A	0.346684	0.346684	0.346684	0.6707452
57	A	0.3410454	0.3410454	0.3410454	0.65983593
58	N	0.44680804	0.44680804	0.44680804	0.8644597
59	N	0.37247452	0.37247452	0.37247452	0.7206433
60	H	0.378316	0.378316	0.378316	0.73194504
61	G	0.33388048	0.33388048	0.33388048	0.6459736
62	R	0.41196415	0.41196415	0.41196415	0.79704565
63	I	0.37296298	0.37296298	0.37296298	0.7215883
64	Q	0.4302246	0.4302246	0.4302246	0.83237493
65	W	0.39139253	0.39139253	0.39139253	0.75724477
66	I	0.39840204	0.39840204	0.39840204	0.7708064
67	S	0.44975942	0.44975942	0.44975942	0.8701699
68	D	0.46016192	0.46016192	0.46016192	0.89029604
69	I	0.4122198	0.4122198	0.4122198	0.79754025
70	L	0.4114934	0.4114934	0.4114934	0.7961348
71	R	0.45377576	0.45377576	0.45377576	0.8779405
72	S	0.4286307	0.4286307	0.4286307	0.82929116
73	S	0.4430538	0.4430538	0.4430538	0.8571962
74	P	0.40924639	0.40924639	0.40924639	0.79178745
75	S	0.35711253	0.35711253	0.35711253	0.6909217
76	A	0.35846895	0.35846895	0.35846895	0.69354606
77	T	0.26089585	0.26089585	0.26089585	0.504767
78	F	0.3235123	0.3235123	0.3235123	0.6259138
79	V	0.34451133	0.34451133	0.34451133	0.66654164
80	L	0.3328828	0.3328828	0.3328828	0.6440434
81	H	0.33649814	0.33649814	0.33649814	0.65103817
82	R	0.35738838	0.35738838	0.35738838	0.6914554
83	S	0.35607478	0.35607478	0.35607478	0.68891394
84	F	0.3443173	0.3443173	0.3443173	0.6661662
85	G	0.38855618	0.38855618	0.38855618	0.7517572
86	S	0.36266693	0.36266693	0.36266693	0.7016681
87	R	0.3882369	0.3882369	0.3882369	0.75113946
88	Q	0.37747657	0.37747657	0.37747657	0.730321
89	V	0.16889468	0.16889468	0.16889468	0.32676816
90	F	0.23323846	0.23323846	0.23323846	0.45125696
91	T	0.12976259	0.12976259	0.12976259	0.25105754
92	A	0.13747807	0.13747807	0.13747807	0.265985
93	N	0.14614539	0.14614539	0.14614539	0.2827541
94	P	0.19291057	0.19291057	0.19291057	0.37323278
95	A	0.22416148	0.22416148	0.22416148	0.43369532
96	V	0.018740488	0.018740488	0.018740488	0.036258068
97	V	0.0057540024	0.0057540024	0.0057540024	0.011132528
98	Q	0.15897654	0.15897654	0.15897654	0.3075791
99	H	0.051864717	0.051864717	0.051864717	0.10034501
100	I	0.080330916	0.080330916	0.080330916	0.15541984
101	L	-0.070039526	0.070039526	0.070039526	0.13550863
102	K	0.05292552	0.05292552	0.05292552	0.10239739
103	T	0.10391694	0.10391694	0.10391694	0.2010528
104	H	-0.025165027	0.025165027	0.025165027	0.048687913
105	F	-0.0025684072	0.0025684072	0.0025684072	0.004969213
106	P	0.2665244	0.2665244	0.2665244	0.51565677
107	V	0.07084703	0.07084703	0.07084703	0.13707094
108	Y	0.049253955	0.049253955	0.049253955	0.09529385
109	H	0.19174545	0.19174545	0.19174545	0.37097856
110	K	0.041776992	0.041776992	0.041776992	0.08082783
111	G	0.14860702	0.14860702	0.14860702	0.2875167
112	P	0.24903148	0.24903148	0.24903148	0.48181245
113	T	0.3009752	0.3009752	0.3009752	0.5823103
114	L	0.16933377	0.16933377	0.16933377	0.3276177
115	H	0.30827105	0.30827105	0.30827105	0.5964259
116	R	0.34732687	0.34732687	0.34732687	0.67198896
117	A	0.18883233	0.18883233	0.18883233	0.36534244
118	L	0.12575136	0.12575136	0.12575136	0.24329683
119	G	0.2753927	0.2753927	0.2753927	0.5328147
120	D	0.15368283	0.15368283	0.15368283	0.2973371
121	F	0.13379566	0.13379566	0.13379566	0.2588605
122	L	0.047648493	0.047648493	0.047648493	0.09218769
123	G	0.09150165	0.09150165	0.09150165	0.17703238
124	V	0.12562191	0.12562191	0.12562191	0.24304639
125	G	-0.16652541	0.16652541	0.16652541	0.32218423
126	I	-0.23034662	0.23034662	0.23034662	0.445662
127	F	-0.22636256	0.22636256	0.22636256	0.43795386
128	N	-0.16556148	0.16556148	0.16556148	0.32031927
129	A	-0.11771016	0.11771016	0.11771016	0.22773916
130	D	-0.056672227	0.056672227	0.056672227	0.10964631
131	G	0.08887325	0.08887325	0.08887325	0.17194709
132	D	0.19496089	0.19496089	0.19496089	0.37719965
133	T	0.07550587	0.07550587	0.07550587	0.1460846
134	W	-0.04708469	0.04708469	0.04708469	0.09109687
135	K	0.16019475	0.16019475	0.16019475	0.30993602
136	F	0.13999654	0.13999654	0.13999654	0.27085763
137	Q	-0.086785704	0.086785704	0.086785704	0.16790822
138	R	-0.03562504	0.03562504	0.03562504	0.06892537
139	Q	0.091434315	0.091434315	0.091434315	0.1769021
140	L	-0.053637106	0.053637106	0.053637106	0.10377413
141	A	-0.10464473	0.10464473	0.10464473	0.20246089
142	S	-0.117083244	0.117083244	0.117083244	0.22652623
143	H	0.037204523	0.037204523	0.037204523	0.071981266
144	E	-0.019627456	0.019627456	0.019627456	0.037974123
145	F	-0.11852358	0.11852358	0.11852358	0.22931293
146	N	0.015946662	0.015946662	0.015946662	0.030852728
147	T	-0.04370373	0.04370373	0.04370373	0.08455558
148	R	0.15926978	0.15926978	0.15926978	0.30814645
149	S	0.04457138	0.04457138	0.04457138	0.086234264
150	L	0.004131336	0.004131336	0.004131336	0.0079930825
151	R	0.19372949	0.19372949	0.19372949	0.3748172
152	K	0.39072445	0.39072445	0.39072445	0.75595224
153	F	0.15865989	0.15865989	0.15865989	0.30696645
154	V	0.13956007	0.13956007	0.13956007	0.27001318
155	E	0.41225427	0.41225427	0.41225427	0.79760695
156	T	0.37141034	0.37141034	0.37141034	0.71858436
157	V	0.1782631	0.1782631	0.1782631	0.34489366
158	V	0.12734222	0.12734222	0.12734222	0.24637476
159	D	0.4143431	0.4143431	0.4143431	0.80164826
160	A	0.40900794	0.40900794	0.40900794	0.7913261
161	E	0.19941942	0.19941942	0.19941942	0.38582575
162	L	0.27867708	0.27867708	0.27867708	0.53916913
163	C	0.41187543	0.41187543	0.41187543	0.796874
164	Q	0.35593948	0.35593948	0.35593948	0.68865216
165	R	0.21636851	0.21636851	0.21636851	0.41861793
166	L	0.22736403	0.22736403	0.22736403	0.43989146
167	I	0.39905065	0.39905065	0.39905065	0.7720613
168	P	0.3078352	0.3078352	0.3078352	0.59558266
169	I	0.33955786	0.33955786	0.33955786	0.6569579
170	L	0.29314741	0.29314741	0.29314741	0.56716555
171	S	0.3957833	0.3957833	0.3957833	0.7657398
172	H	0.42126286	0.42126286	0.42126286	0.8150363
173	A	0.42700964	0.42700964	0.42700964	0.8261548
174	S	0.39914715	0.39914715	0.39914715	0.772248
175	E	0.4566938	0.4566938	0.4566938	0.8835861
176	T	0.42386737	0.42386737	0.42386737	0.82007533
177	Q	0.42200077	0.42200077	0.42200077	0.81646395
178	T	0.4232768	0.4232768	0.4232768	0.8189328
179	T	0.4586581	0.4586581	0.4586581	0.8873865
180	L	0.4525473	0.4525473	0.4525473	0.87556374
181	H	0.37743056	0.37743056	0.37743056	0.73023194
182	D	0.35123047	0.35123047	0.35123047	0.67954147
183	F	0.24829254	0.24829254	0.24829254	0.48038277
184	Q	0.06722369	0.06722369	0.06722369	0.1300607
185	D	0.24061279	0.24061279	0.24061279	0.46552444
186	I	0.25161657	0.25161657	0.25161657	0.48681393
187	L	-0.036418837	0.036418837	0.036418837	0.07046117
188	Q	0.086541675	0.086541675	0.086541675	0.16743608
189	R	0.05677214	0.05677214	0.05677214	0.10983962
190	F	0.048343044	0.048343044	0.048343044	0.09353147
191	T	-0.03966429	0.03966429	0.03966429	0.076740295
192	F	0.090579465	0.090579465	0.090579465	0.17524818
193	D	0.111280754	0.111280754	0.111280754	0.2152999
194	N	0.018921657	0.018921657	0.018921657	0.036608584
195	I	-0.111749604	0.111749604	0.111749604	0.216207
196	C	0.0021158438	0.0021158438	0.0021158438	0.0040936186
197	R	0.14788285	0.14788285	0.14788285	0.28611562
198	I	0.029530676	0.029530676	0.029530676	0.05713433
199	A	-0.01452393	0.01452393	0.01452393	0.028100103
200	F	0.006033167	0.006033167	0.006033167	0.01167264
201	G	0.13664687	0.13664687	0.13664687	0.26437685
202	F	0.29399788	0.29399788	0.29399788	0.568811
203	D	0.14350724	0.14350724	0.14350724	0.27764994
204	P	0.18915679	0.18915679	0.18915679	0.36597016
205	E	0.2163779	0.2163779	0.2163779	0.41863608
206	Y	0.17108068	0.17108068	0.17108068	0.3309975
207	L	0.1360141	0.1360141	0.1360141	0.26315263
208	L	0.30455765	0.30455765	0.30455765	0.58924145
209	P	0.30556512	0.30556512	0.30556512	0.59119064
210	S	0.29053634	0.29053634	0.29053634	0.56211376
211	L	0.29496714	0.29496714	0.29496714	0.5706862
212	P	0.29670915	0.29670915	0.29670915	0.57405657
213	E	0.37164634	0.37164634	0.37164634	0.71904093
214	T	0.2853343	0.2853343	0.2853343	0.5520491
215	T	0.36335936	0.36335936	0.36335936	0.70300776
216	F	0.22093125	0.22093125	0.22093125	0.42744565
217	A	0.08200354	0.08200354	0.08200354	0.15865596
218	K	0.4048914	0.4048914	0.4048914	0.7833617
219	A	0.2381213	0.2381213	0.2381213	0.46070403
220	F	-0.07951469	0.07951469	0.07951469	0.15384066
221	D	0.24439031	0.24439031	0.24439031	0.47283295
222	D	0.39893365	0.39893365	0.39893365	0.7718349
223	G	0.15678062	0.15678062	0.15678062	0.30333054
224	T	0.11658446	0.11658446	0.11658446	0.22556122
225	R	0.35121652	0.35121652	0.35121652	0.67951447
226	I	0.25809795	0.25809795	0.25809795	0.49935374
227	S	0.19012927	0.19012927	0.19012927	0.36785167
228	S	0.28306347	0.28306347	0.28306347	0.5476557
229	E	0.36733028	0.36733028	0.36733028	0.7106905
230	R	0.15344763	0.15344763	0.15344763	0.29688206
231	F	0.20125683	0.20125683	0.20125683	0.38938066
232	N	0.3232659	0.3232659	0.3232659	0.62543714
233	A	0.31915992	0.31915992	0.31915992	0.6174931
234	A	0.20076632	0.20076632	0.20076632	0.38843167
235	I	0.32438716	0.32438716	0.32438716	0.6276065
236	P	0.34779552	0.34779552	0.34779552	0.67289567
237	L	0.33815652	0.33815652	0.33815652	0.6542467
238	F	0.3037299	0.3037299	0.3037299	0.5876399
239	W	0.21500143	0.21500143	0.21500143	0.41597298
240	K	0.28751352	0.28751352	0.28751352	0.5562654
241	I	0.33699867	0.33699867	0.33699867	0.65200657
242	K	0.16544074	0.16544074	0.16544074	0.32008567
243	K	0.32430464	0.32430464	0.32430464	0.62744683
244	L	0.3104437	0.3104437	0.3104437	0.60062945
245	L	0.26464817	0.26464817	0.26464817	0.5120268
246	N	0.24248712	0.24248712	0.24248712	0.46915078
247	I	0.2160295	0.2160295	0.2160295	0.417962
248	G	0.19584264	0.19584264	0.19584264	0.3789056
249	S	0.25753462	0.25753462	0.25753462	0.49826387
250	E	0.1867024	0.1867024	0.1867024	0.36122155
251	K	0.34949395	0.34949395	0.34949395	0.67618173
252	K	0.42820832	0.42820832	0.42820832	0.828474
253	L	0.20299488	0.20299488	0.20299488	0.39274335
254	R	0.37119213	0.37119213	0.37119213	0.7181622
255	N	0.4342427	0.4342427	0.4342427	0.8401489
256	A	0.3015121	0.3015121	0.3015121	0.58334905
257	I	0.30946895	0.30946895	0.30946895	0.59874356
258	S	0.44795543	0.44795543	0.44795543	0.8666796
259	E	0.42296442	0.42296442	0.42296442	0.8183284
260	V	0.24270463	0.24270463	0.24270463	0.4695716
261	R	0.32375923	0.32375923	0.32375923	0.6263916
262	E	0.42708987	0.42708987	0.42708987	0.82631004
263	L	0.32137814	0.32137814	0.32137814	0.6217848
264	A	0.2954262	0.2954262	0.2954262	0.5715744
265	R	0.4333518	0.4333518	0.4333518	0.83842534
266	K	0.48307112	0.48307112	0.48307112	0.9346195
267	I	0.3172196	0.3172196	0.3172196	0.6137391
268	T	0.38430107	0.38430107	0.38430107	0.7435246
269	R	0.44268256	0.44268256	0.44268256	0.8564779
270	E	0.44089615	0.44089615	0.44089615	0.8530217
271	K	0.29589438	0.29589438	0.29589438	0.5724802
272	K	0.454239	0.454239	0.454239	0.8788367
273	Q	0.48126817	0.48126817	0.48126817	0.93113124
274	E	0.45466688	0.45466688	0.45466688	0.87966454
275	L	0.4207684	0.4207684	0.4207684	0.81407964
276	E	0.4568889	0.4568889	0.4568889	0.8839636
277	E	0.4542614	0.4542614	0.4542614	0.87888
278	K	0.44738334	0.44738334	0.44738334	0.86557275
279	T	0.4180545	0.4180545	0.4180545	0.8088289
280	T	0.45135513	0.45135513	0.45135513	0.87325716
281	L	0.48660284	0.48660284	0.48660284	0.9414525
282	E	0.48197147	0.48197147	0.48197147	0.93249196
283	S	0.4396352	0.4396352	0.4396352	0.85058206
284	V	0.3731565	0.3731565	0.3731565	0.7219627
285	D	0.17935468	0.17935468	0.17935468	0.3470056
286	L	-0.041566584	0.041566584	0.041566584	0.08042075
287	L	0.12961665	0.12961665	0.12961665	0.2507752
288	S	0.19349869	0.19349869	0.19349869	0.37437063
289	R	0.2322512	0.2322512	0.2322512	0.44934687
290	F	0.22943433	0.22943433	0.22943433	0.44389695
291	L	0.419548	0.419548	0.419548	0.81171846
292	S	0.44060677	0.44060677	0.44060677	0.8524618
293	S	0.42528042	0.42528042	0.42528042	0.8228092
294	G	0.4691262	0.4691262	0.4691262	0.9076396
295	H	0.42623195	0.42623195	0.42623195	0.82465017
296	S	0.4509649	0.4509649	0.4509649	0.87250215
297	D	0.4299428	0.4299428	0.4299428	0.8318297
298	E	0.4668885	0.4668885	0.4668885	0.90331024
299	A	0.42292848	0.42292848	0.42292848	0.8182588
300	F	0.30622175	0.30622175	0.30622175	0.59246105
301	V	0.34566632	0.34566632	0.34566632	0.6687762
302	M	0.3120501	0.3120501	0.3120501	0.6037374
303	D	0.16697016	0.16697016	0.16697016	0.32304472
304	I	-0.052528698	0.052528698	0.052528698	0.101629645
305	V	0.081310675	0.081310675	0.081310675	0.15731543
306	I	0.0814089	0.0814089	0.0814089	0.15750548
307	S	-0.0868531	0.0868531	0.0868531	0.16803862
308	F	-0.02676308	0.02676308	0.02676308	0.05177974
309	I	-0.06679779	0.06679779	0.06679779	0.1292367
310	L	-0.14875694	0.14875694	0.14875694	0.28780675
311	A	-0.14405414	0.14405414	0.14405414	0.27870807
312	G	-0.0016437805	0.0016437805	0.0016437805	0.0031802964
313	R	-0.058763694	0.058763694	0.058763694	0.11369277
314	D	-0.06641829	0.06641829	0.06641829	0.12850246
315	T	-0.13820902	0.13820902	0.13820902	0.26739922
316	T	-0.039403755	0.039403755	0.039403755	0.076236226
317	S	-0.067168675	0.067168675	0.067168675	0.12995426
318	A	-0.14466934	0.14466934	0.14466934	0.2798983
319	A	-0.038414143	0.038414143	0.038414143	0.074321575
320	L	0.03340553	0.03340553	0.03340553	0.06463119
321	T	0.03828734	0.03828734	0.03828734	0.07407625
322	W	-0.020229254	0.020229254	0.020229254	0.03913845
323	F	0.04520212	0.04520212	0.04520212	0.08745459
324	F	0.01648784	0.01648784	0.01648784	0.03189977
325	W	0.16437215	0.16437215	0.16437215	0.3180182
326	L	0.06540126	0.06540126	0.06540126	0.12653477
327	L	0.11365506	0.11365506	0.11365506	0.21989357
328	S	0.19287586	0.19287586	0.19287586	0.37316564
329	K	0.3905508	0.3905508	0.3905508	0.75561625
330	H	0.31054768	0.31054768	0.31054768	0.6008306
331	P	0.44630623	0.44630623	0.44630623	0.8634888
332	Q	0.46893397	0.46893397	0.46893397	0.9072677
333	V	0.29140547	0.29140547	0.29140547	0.5637953
334	E	0.27485684	0.27485684	0.27485684	0.5317779
335	K	0.50183797	0.50183797	0.50183797	0.97092855
336	E	0.453072	0.453072	0.453072	0.87657887
337	I	0.23904057	0.23904057	0.23904057	0.46248257
338	L	0.34553164	0.34553164	0.34553164	0.6685157
339	K	0.5046522	0.5046522	0.5046522	0.9763734
340	E	0.40865433	0.40865433	0.40865433	0.79064196
341	I	0.36441773	0.36441773	0.36441773	0.7050554
342	D	0.47147006	0.47147006	0.47147006	0.9121744
343	E	0.43859494	0.43859494	0.43859494	0.84856945
344	K	0.45266765	0.45266765	0.45266765	0.87579656
345	S	0.45980936	0.45980936	0.45980936	0.8896139
346	E	0.46437877	0.46437877	0.46437877	0.89845455
347	A	0.4402135	0.4402135	0.4402135	0.85170096
348	P	0.45850897	0.45850897	0.45850897	0.887098
349	V	0.43751907	0.43751907	0.43751907	0.8464879
350	Y	0.3254461	0.3254461	0.3254461	0.62965524
351	D	0.40455732	0.40455732	0.40455732	0.7827153
352	E	0.38922015	0.38922015	0.38922015	0.7530418
353	V	0.341651	0.341651	0.341651	0.6610076
354	K	0.31504264	0.31504264	0.31504264	0.60952723
355	D	0.34160602	0.34160602	0.34160602	0.66092056
356	M	0.18712987	0.18712987	0.18712987	0.3620486
357	V	0.1807113	0.1807113	0.1807113	0.3496303
358	Y	0.14286654	0.14286654	0.14286654	0.27641034
359	T	-0.0019527528	0.0019527528	0.0019527528	0.003778079
360	H	0.087212384	0.087212384	0.087212384	0.16873373
361	A	0.10069733	0.10069733	0.10069733	0.19482367
362	A	-0.07052174	0.07052174	0.07052174	0.1364416
363	L	-0.1227002	0.1227002	0.1227002	0.23739362
364	C	-0.07008882	0.07008882	0.07008882	0.135604
365	E	-0.042612955	0.042612955	0.042612955	0.082445204
366	S	-0.08600329	0.08600329	0.08600329	0.16639444
367	M	-0.23289014	0.23289014	0.23289014	0.45058307
368	R	0.0098503195	0.0098503195	0.0098503195	0.019057857
369	L	-0.0966384	0.0966384	0.0966384	0.18697067
370	Y	0.004793698	0.004793698	0.004793698	0.009274584
371	P	-0.077019356	0.077019356	0.077019356	0.14901282
372	P	-0.12836535	0.12836535	0.12836535	0.24835424
373	V	-0.0890448	0.0890448	0.0890448	0.172279
374	P	0.053754434	0.053754434	0.053754434	0.10400113
375	V	0.00015077917	0.00015077917	0.00015077917	0.00029171928
376	D	-0.07513599	0.07513599	0.07513599	0.145369
377	T	0.119443335	0.119443335	0.119443335	0.23109241
378	K	-0.13906862	0.13906862	0.13906862	0.26906234
379	E	0.14338364	0.14338364	0.14338364	0.2774108
380	A	-0.036150467	0.036150467	0.036150467	0.06994194
381	A	0.15760738	0.15760738	0.15760738	0.30493012
382	N	0.253202	0.253202	0.253202	0.48988134
383	D	0.3203321	0.3203321	0.3203321	0.619761
384	D	0.086428024	0.086428024	0.086428024	0.1672162
385	V	0.30893326	0.30893326	0.30893326	0.5977071
386	L	0.05429027	0.05429027	0.05429027	0.10503783
387	P	0.05817257	0.05817257	0.05817257	0.1125491
388	D	0.17182352	0.17182352	0.17182352	0.3324347
389	G	0.2228447	0.2228447	0.2228447	0.43114772
390	T	0.17540258	0.17540258	0.17540258	0.33935928
391	F	0.31931922	0.31931922	0.31931922	0.6178013
392	V	0.12240843	0.12240843	0.12240843	0.23682912
393	K	0.26979142	0.26979142	0.26979142	0.52197766
394	K	0.17579913	0.17579913	0.17579913	0.3401265
395	G	0.18986298	0.18986298	0.18986298	0.36733648
396	T	0.098901644	0.098901644	0.098901644	0.19134948
397	R	0.23068395	0.23068395	0.23068395	0.44631466
398	V	0.09672031	0.09672031	0.09672031	0.18712914
399	A	0.12307811	0.12307811	0.12307811	0.23812477
400	Y	-0.031776026	0.031776026	0.031776026	0.06147851
401	H	-0.007755827	0.007755827	0.007755827	0.0150055485
402	I	-0.1500072	0.1500072	0.1500072	0.2902257
403	Y	0.17229354	0.17229354	0.17229354	0.3333441
404	A	0.047122195	0.047122195	0.047122195	0.09116944
405	M	-0.117424496	0.117424496	0.117424496	0.22718647
406	G	0.032131676	0.032131676	0.032131676	0.0621666
407	R	0.14380859	0.14380859	0.14380859	0.27823296
408	S	0.21377428	0.21377428	0.21377428	0.41359875
409	E	0.30720007	0.30720007	0.30720007	0.59435385
410	K	0.41756886	0.41756886	0.41756886	0.80788934
411	I	0.14255214	0.14255214	0.14255214	0.27580205
412	W	0.11968317	0.11968317	0.11968317	0.23155643
413	G	0.19328463	0.19328463	0.19328463	0.3739565
414	P	0.31134385	0.31134385	0.31134385	0.602371
415	D	0.26124173	0.26124173	0.26124173	0.5054362
416	W	0.054918736	0.054918736	0.054918736	0.10625376
417	A	0.16725992	0.16725992	0.16725992	0.3236053
418	E	0.3013074	0.3013074	0.3013074	0.58295304
419	F	0.051394865	0.051394865	0.051394865	0.09943596
420	R	0.2447125	0.2447125	0.2447125	0.47345632
421	P	0.07723089	0.07723089	0.07723089	0.1494221
422	G	0.2527459	0.2527459	0.2527459	0.4889989
423	R	0.18746632	0.18746632	0.18746632	0.36269957
424	W	0.089437634	0.089437634	0.089437634	0.17303903
425	L	0.26219723	0.26219723	0.26219723	0.5072848
426	N	0.42460373	0.42460373	0.42460373	0.8215
427	R	0.44111243	0.44111243	0.44111243	0.8534401
428	V	0.4459155	0.4459155	0.4459155	0.8627328
429	Q	0.42617208	0.42617208	0.42617208	0.82453436
430	G	0.41986018	0.41986018	0.41986018	0.81232244
431	D	0.42451972	0.42451972	0.42451972	0.82133746
432	D	0.45511204	0.45511204	0.45511204	0.8805258
433	E	0.4330694	0.4330694	0.4330694	0.83787894
434	K	0.48222277	0.48222277	0.48222277	0.93297815
435	W	0.44505242	0.44505242	0.44505242	0.861063
436	S	0.46038076	0.46038076	0.46038076	0.8907194
437	F	0.36683553	0.36683553	0.36683553	0.70973325
438	V	0.4276534	0.4276534	0.4276534	0.8274003
439	G	0.3379731	0.3379731	0.3379731	0.6538918
440	V	0.37933558	0.37933558	0.37933558	0.73391765
441	D	0.36267826	0.36267826	0.36267826	0.70169
442	P	0.2566442	0.2566442	0.2566442	0.4965411
443	F	0.20415992	0.20415992	0.20415992	0.39499742
444	M	0.24577434	0.24577434	0.24577434	0.47551072
445	Y	0.062447615	0.062447615	0.062447615	0.12082022
446	P	-0.04619834	0.04619834	0.04619834	0.08938201
447	V	-0.14792185	0.14792185	0.14792185	0.28619108
448	F	-0.07843241	0.07843241	0.07843241	0.15174672
449	Q	-0.18167663	0.18167663	0.18167663	0.35149798
450	A	-0.13938195	0.13938195	0.13938195	0.26966855
451	G	-0.0823346	0.0823346	0.0823346	0.15929647
452	P	-0.013038781	0.013038781	0.013038781	0.025226718
453	R	-0.02935968	0.02935968	0.02935968	0.0568035
454	V	-0.16995002	0.16995002	0.16995002	0.32880998
455	C	-0.068972036	0.068972036	0.068972036	0.13344331
456	L	-0.22275499	0.22275499	0.22275499	0.43097413
457	G	-0.030553306	0.030553306	0.030553306	0.059112858
458	K	-0.053958148	0.053958148	0.053958148	0.10439526
459	E	0.061326005	0.061326005	0.061326005	0.11865019
460	M	-0.02173605	0.02173605	0.02173605	0.042053718
461	A	-0.067259476	0.067259476	0.067259476	0.13012995
462	F	0.019838111	0.019838111	0.019838111	0.03838169
463	L	0.05457394	0.05457394	0.05457394	0.10558666
464	Q	-0.114931	0.114931	0.114931	0.2223622
465	M	-0.21871047	0.21871047	0.21871047	0.42314902
466	K	0.07760218	0.07760218	0.07760218	0.15014043
467	R	0.26044533	0.26044533	0.26044533	0.50389534
468	V	0.09418704	0.09418704	0.09418704	0.18222792
469	V	-0.028176071	0.028176071	0.028176071	0.054513518
470	A	0.26323876	0.26323876	0.26323876	0.50929993
471	G	0.39406517	0.39406517	0.39406517	0.76241565
472	I	0.20507129	0.20507129	0.20507129	0.39676067
473	M	0.24951161	0.24951161	0.24951161	0.4827414
474	R	0.3852885	0.3852885	0.3852885	0.74543506
475	R	0.43817386	0.43817386	0.43817386	0.8477547
476	F	0.3163301	0.3163301	0.3163301	0.6120181
477	R	0.4464089	0.4464089	0.4464089	0.86368746
478	V	0.22091931	0.22091931	0.22091931	0.42742255
479	V	0.4290421	0.4290421	0.4290421	0.8300871
480	P	0.4357545	0.4357545	0.4357545	0.8430739
481	A	0.33854592	0.33854592	0.33854592	0.6550001
482	V	0.42575517	0.42575517	0.42575517	0.8237277
483	V	0.41649082	0.41649082	0.41649082	0.8058036
484	D	0.43074006	0.43074006	0.43074006	0.83337224
485	G	0.44714436	0.44714436	0.44714436	0.8651104
486	V	0.41047543	0.41047543	0.41047543	0.7941654
487	E	0.39071435	0.39071435	0.39071435	0.7559327
488	P	0.37062868	0.37062868	0.37062868	0.71707207
489	E	0.42158574	0.42158574	0.42158574	0.81566095
490	Y	0.2548806	0.2548806	0.2548806	0.49312901
491	T	0.2612734	0.2612734	0.2612734	0.50549746
492	A	0.22802526	0.22802526	0.22802526	0.44117075
493	Y	0.13046294	0.13046294	0.13046294	0.25241256
494	L	-0.027897066	0.027897066	0.027897066	0.053973712
495	T	-0.052177336	0.052177336	0.052177336	0.100949846
496	S	-0.0011026183	0.0011026183	0.0011026183	0.0021332854
497	L	0.08638333	0.08638333	0.08638333	0.16712973
498	V	-0.03268932	0.03268932	0.03268932	0.063245505
499	K	0.19087982	0.19087982	0.19087982	0.3693038
500	G	0.24322596	0.24322596	0.24322596	0.47058025
501	G	0.2749244	0.2749244	0.2749244	0.53190863
502	L	0.10923967	0.10923967	0.10923967	0.21135092
503	P	0.37039584	0.37039584	0.37039584	0.7166216
504	V	0.15484564	0.15484564	0.15484564	0.29958686
505	R	0.4561597	0.4561597	0.4561597	0.8825528
506	I	0.34055838	0.34055838	0.34055838	0.65889364
507	E	0.4809905	0.4809905	0.4809905	0.930594
508	N	0.48400715	0.48400715	0.48400715	0.93643045
509	R	0.42384297	0.42384297	0.42384297	0.8200281
510	S	0.4672437	0.4672437	0.4672437	0.9039975
511	A	0.42510357	0.42510357	0.42510357	0.8224671
512	S	0.44927418	0.44927418	0.44927418	0.86923105
513	Q	0.44937754	0.44937754	0.44937754	0.869431
514	T	0.41736767	0.41736767	0.41736767	0.80750006
515	H	0.44628468	0.44628468	0.44628468	0.8634471
516	K	0.42488357	0.42488357	0.42488357	0.82204145
517	Y	0.4259205	0.4259205	0.4259205	0.82404757
518	Q	0.42891744	0.42891744	0.42891744	0.8298459
519	Y	0.40602052	0.40602052	0.40602052	0.78554624
