## Supplementary material for "The N-Terminus of *Sophora tonkinensis* Cytochrome P450s Evolves Neutrally yet Encodes Rich Functional Information: A Protein Language Model Analysis": Dataset S1: StonChr1BG020360.1_residue_importance.csv

position	amino_acid	cosine_similarity	abs_cosine	final_score	final_score_norm
1	M	0.4944822	0.4944822	0.4944822	0.99677366
2	D	0.46574724	0.46574724	0.46574724	0.9388499
3	F	0.48556656	0.48556656	0.48556656	0.9788016
4	A	0.46486375	0.46486375	0.46486375	0.937069
5	S	0.48741868	0.48741868	0.48741868	0.98253506
6	A	0.48681268	0.48681268	0.48681268	0.9813135
7	I	0.49149707	0.49149707	0.49149707	0.9907563
8	L	0.48453805	0.48453805	0.48453805	0.9767283
9	L	0.47714314	0.47714314	0.47714314	0.96182173
10	L	0.48127767	0.48127767	0.48127767	0.9701561
11	M	0.48773906	0.48773906	0.48773906	0.9831809
12	L	0.46253267	0.46253267	0.46253267	0.93237007
13	T	0.4644222	0.4644222	0.4644222	0.9361789
14	C	0.49608272	0.49608272	0.49608272	1.0
15	T	0.46573305	0.46573305	0.46573305	0.9388214
16	L	0.462638	0.462638	0.462638	0.9325823
17	I	0.46556342	0.46556342	0.46556342	0.9384794
18	L	0.46322662	0.46322662	0.46322662	0.93376887
19	S	0.4790732	0.4790732	0.4790732	0.9657123
20	S	0.46345147	0.46345147	0.46345147	0.93422216
21	L	0.4543188	0.4543188	0.4543188	0.91581255
22	H	0.46422133	0.46422133	0.46422133	0.935774
23	A	0.4399947	0.4399947	0.4399947	0.88693815
24	R	0.43443826	0.43443826	0.43443826	0.87573755
25	S	0.43084872	0.43084872	0.43084872	0.8685018
26	K	0.4366113	0.4366113	0.4366113	0.8801179
27	K	0.42381546	0.42381546	0.42381546	0.85432416
28	A	0.43860015	0.43860015	0.43860015	0.884127
29	N	0.43837965	0.43837965	0.43837965	0.88368255
30	Y	0.4199246	0.4199246	0.4199246	0.84648097
31	K	0.3450878	0.3450878	0.3450878	0.6956255
32	L	0.23382784	0.23382784	0.23382784	0.4713485
33	P	0.19022581	0.19022581	0.19022581	0.3834558
34	P	0.25994614	0.25994614	0.25994614	0.52399755
35	G	0.27544898	0.27544898	0.27544898	0.5552481
36	P	0.2817138	0.2817138	0.2817138	0.5678767
37	S	0.3258335	0.3258335	0.3258335	0.65681285
38	L	0.323642	0.323642	0.323642	0.6523952
39	L	0.32753715	0.32753715	0.32753715	0.660247
40	T	0.34790558	0.34790558	0.34790558	0.70130557
41	M	0.32572106	0.32572106	0.32572106	0.65658617
42	M	0.3571742	0.3571742	0.3571742	0.7199892
43	R	0.3845425	0.3845425	0.3845425	0.775158
44	N	0.40414625	0.40414625	0.40414625	0.81467515
45	F	0.39003205	0.39003205	0.39003205	0.7862238
46	L	0.3788551	0.3788551	0.3788551	0.7636934
47	E	0.43993112	0.43993112	0.43993112	0.88681
48	F	0.4524355	0.4524355	0.4524355	0.9120162
49	L	0.41914862	0.41914862	0.41914862	0.8449168
50	K	0.4262635	0.4262635	0.4262635	0.85925895
51	K	0.32017422	0.32017422	0.32017422	0.6454049
52	P	0.35970843	0.35970843	0.35970843	0.72509766
53	Q	0.19327497	0.19327497	0.19327497	0.3896023
54	Q	0.3819192	0.3819192	0.3819192	0.76987
55	T	0.39848712	0.39848712	0.39848712	0.8032675
56	M	0.27176005	0.27176005	0.27176005	0.5478119
57	A	0.292087	0.292087	0.292087	0.58878684
58	K	0.43160158	0.43160158	0.43160158	0.8700194
59	L	0.32218173	0.32218173	0.32218173	0.6494516
60	A	0.18814695	0.18814695	0.18814695	0.37926528
61	M	0.4068931	0.4068931	0.4068931	0.8202122
62	I	0.34064794	0.34064794	0.34064794	0.68667567
63	Y	0.29074755	0.29074755	0.29074755	0.5860868
64	G	0.15110077	0.15110077	0.15110077	0.30458784
65	P	0.2765158	0.2765158	0.2765158	0.5573986
66	V	0.10678645	0.10678645	0.10678645	0.21525936
67	M	0.05002273	0.05002273	0.05002273	0.10083546
68	H	0.1374673	0.1374673	0.1374673	0.2771056
69	M	0.20257767	0.20257767	0.20257767	0.4083546
70	K	0.25686017	0.25686017	0.25686017	0.5177769
71	L	0.18137842	0.18137842	0.18137842	0.36562133
72	G	0.20475414	0.20475414	0.20475414	0.41274193
73	N	0.19086394	0.19086394	0.19086394	0.38474217
74	S	0.18164459	0.18164459	0.18164459	0.36615786
75	T	0.2815889	0.2815889	0.2815889	0.5676249
76	T	0.1582625	0.1582625	0.1582625	0.3190244
77	I	0.07126015	0.07126015	0.07126015	0.14364569
78	I	-0.011359641	0.011359641	0.011359641	0.022898683
79	I	0.09203057	0.09203057	0.09203057	0.18551457
80	S	0.045008093	0.045008093	0.045008093	0.090726994
81	S	0.087027624	0.087027624	0.087027624	0.17542966
82	P	0.121578865	0.121578865	0.121578865	0.2450778
83	N	0.3557268	0.3557268	0.3557268	0.71707153
84	M	0.2204721	0.2204721	0.2204721	0.4444261
85	A	0.0770108	0.0770108	0.0770108	0.15523782
86	K	0.15713352	0.15713352	0.15713352	0.31674862
87	E	0.27941787	0.27941787	0.27941787	0.5632486
88	V	-0.0488311	0.0488311	0.0488311	0.09843338
89	L	-0.080000006	0.080000006	0.080000006	0.16126344
90	Q	0.06645941	0.06645941	0.06645941	0.1339684
91	T	0.05061175	0.05061175	0.05061175	0.102022804
92	H	-0.025533034	0.025533034	0.025533034	0.051469307
93	D	0.015787644	0.015787644	0.015787644	0.03182462
94	I	0.014402492	0.014402492	0.014402492	0.02903244
95	L	-0.025099283	0.025099283	0.025099283	0.050594956
96	L	-0.064262755	0.064262755	0.064262755	0.1295404
97	A	0.01709205	0.01709205	0.01709205	0.03445403
98	D	0.07982633	0.07982633	0.07982633	0.16091335
99	R	0.09359902	0.09359902	0.09359902	0.18867624
100	T	0.118532814	0.118532814	0.118532814	0.2389376
101	V	0.090486065	0.090486065	0.090486065	0.18240117
102	P	0.19064632	0.19064632	0.19064632	0.38430348
103	Q	0.19610624	0.19610624	0.19610624	0.39530957
104	V	0.18730806	0.18730806	0.18730806	0.37757424
105	A	0.24631849	0.24631849	0.24631849	0.49652705
106	T	0.2852534	0.2852534	0.2852534	0.5750118
107	S	0.27793258	0.27793258	0.27793258	0.5602545
108	H	0.35559705	0.35559705	0.35559705	0.71681
109	N	0.3201995	0.3201995	0.3201995	0.64545584
110	H	0.26043975	0.26043975	0.26043975	0.5249926
111	D	0.21143815	0.21143815	0.21143815	0.4262155
112	N	0.2363151	0.2363151	0.2363151	0.4763623
113	Y	0.2212768	0.2212768	0.2212768	0.4460482
114	S	0.049480524	0.049480524	0.049480524	0.09974249
115	L	0.08096132	0.08096132	0.08096132	0.16320124
116	P	0.033585545	0.033585545	0.033585545	0.0677015
117	F	0.023837682	0.023837682	0.023837682	0.048051827
118	L	0.016495164	0.016495164	0.016495164	0.033250835
119	P	0.2125952	0.2125952	0.2125952	0.42854786
120	V	0.04779829	0.04779829	0.04779829	0.09635145
121	C	0.14153711	0.14153711	0.14153711	0.2853095
122	P	0.23097089	0.23097089	0.23097089	0.46558946
123	L	0.17258747	0.17258747	0.17258747	0.34790057
124	W	0.074035935	0.074035935	0.074035935	0.1492411
125	R	0.20135422	0.20135422	0.20135422	0.4058884
126	E	0.29942468	0.29942468	0.29942468	0.60357815
127	L	0.1725197	0.1725197	0.1725197	0.347764
128	R	0.07549657	0.07549657	0.07549657	0.15218544
129	K	0.21361502	0.21361502	0.21361502	0.43060362
130	I	0.12017532	0.12017532	0.12017532	0.24224855
131	C	0.057432935	0.057432935	0.057432935	0.115772896
132	N	0.18584801	0.18584801	0.18584801	0.3746311
133	N	0.21635252	0.21635252	0.21635252	0.43612185
134	E	0.18237254	0.18237254	0.18237254	0.36762527
135	L	-0.021060243	0.021060243	0.021060243	0.042453088
136	F	-0.044218812	0.044218812	0.044218812	0.08913597
137	A	0.11671515	0.11671515	0.11671515	0.23527355
138	N	0.21654955	0.21654955	0.21654955	0.43651903
139	K	0.26427472	0.26427472	0.26427472	0.53272307
140	S	0.24493627	0.24493627	0.24493627	0.4937408
141	L	0.0648808	0.0648808	0.0648808	0.13078626
142	D	0.25632682	0.25632682	0.25632682	0.51670176
143	A	0.32585308	0.32585308	0.32585308	0.6568523
144	S	0.18794794	0.18794794	0.18794794	0.3788641
145	T	0.25329354	0.25329354	0.25329354	0.51058733
146	N	0.35687816	0.35687816	0.35687816	0.7193924
147	L	0.29142722	0.29142722	0.29142722	0.58745694
148	R	0.10335178	0.10335178	0.10335178	0.20833577
149	Q	0.36157778	0.36157778	0.36157778	0.7288659
150	K	0.43050155	0.43050155	0.43050155	0.86780196
151	T	0.31541294	0.31541294	0.31541294	0.63580716
152	L	0.32694584	0.32694584	0.32694584	0.6590551
153	Q	0.42469	0.42469	0.42469	0.8560871
154	V	0.38578802	0.38578802	0.38578802	0.7776687
155	L	0.28157166	0.28157166	0.28157166	0.5675901
156	L	0.35606068	0.35606068	0.35606068	0.7177446
157	N	0.43921167	0.43921167	0.43921167	0.8853597
158	D	0.42633194	0.42633194	0.42633194	0.8593969
159	V	0.28661868	0.28661868	0.28661868	0.57776386
160	H	0.41163158	0.41163158	0.41163158	0.829764
161	K	0.44259667	0.44259667	0.44259667	0.8921832
162	N	0.33125007	0.33125007	0.33125007	0.6677315
163	S	0.30085105	0.30085105	0.30085105	0.60645336
164	L	0.4000379	0.4000379	0.4000379	0.80639356
165	T	0.3562303	0.3562303	0.3562303	0.7180865
166	G	0.33110273	0.33110273	0.33110273	0.6674345
167	E	0.3613676	0.3613676	0.3613676	0.72844225
168	A	0.27754965	0.27754965	0.27754965	0.55948263
169	V	0.24943167	0.24943167	0.24943167	0.50280255
170	H	0.28691497	0.28691497	0.28691497	0.57836115
171	V	0.11456603	0.11456603	0.11456603	0.23094139
172	G	0.22713317	0.22713317	0.22713317	0.4578534
173	R	0.3424403	0.3424403	0.3424403	0.6902887
174	A	0.26163787	0.26163787	0.26163787	0.52740777
175	A	0.16849497	0.16849497	0.16849497	0.33965096
176	F	0.21177599	0.21177599	0.21177599	0.4268965
177	K	0.37369996	0.37369996	0.37369996	0.7533017
178	N	0.25088757	0.25088757	0.25088757	0.50573736
179	C	0.2304547	0.2304547	0.2304547	0.46454892
180	I	0.1992381	0.1992381	0.1992381	0.40162274
181	N	0.28462896	0.28462896	0.28462896	0.573753
182	F	0.2119662	0.2119662	0.2119662	0.42727995
183	L	0.061626818	0.061626818	0.061626818	0.1242269
184	S	0.22202632	0.22202632	0.22202632	0.44755906
185	N	0.24124433	0.24124433	0.24124433	0.4862986
186	T	0.112919025	0.112919025	0.112919025	0.22762136
187	F	0.15949014	0.15949014	0.15949014	0.32149908
188	V	0.15704797	0.15704797	0.15704797	0.31657618
189	S	0.07036294	0.07036294	0.07036294	0.1418371
190	Q	0.38685465	0.38685465	0.38685465	0.77981883
191	D	0.28134564	0.28134564	0.28134564	0.5671345
192	L	0.31315306	0.31315306	0.31315306	0.6312517
193	V	0.34236163	0.34236163	0.34236163	0.6901301
194	Q	0.44059142	0.44059142	0.44059142	0.88814104
195	S	0.4339084	0.4339084	0.4339084	0.87466943
196	I	0.43383574	0.43383574	0.43383574	0.874523
197	S	0.43919805	0.43919805	0.43919805	0.8853323
198	K	0.45701936	0.45701936	0.45701936	0.92125636
199	D	0.43520606	0.43520606	0.43520606	0.87728524
200	D	0.40709272	0.40709272	0.40709272	0.8206146
201	E	0.4292193	0.4292193	0.4292193	0.8652172
202	C	0.336742	0.336742	0.336742	0.67880213
203	K	0.37620127	0.37620127	0.37620127	0.7583438
204	D	0.44866267	0.44866267	0.44866267	0.904411
205	I	0.3509018	0.3509018	0.3509018	0.70734537
206	V	0.2821454	0.2821454	0.2821454	0.5687467
207	G	0.3857322	0.3857322	0.3857322	0.77755624
208	T	0.37610897	0.37610897	0.37610897	0.7581578
209	L	0.2680662	0.2680662	0.2680662	0.54036593
210	L	0.23813266	0.23813266	0.23813266	0.4800261
211	K	0.37339908	0.37339908	0.37339908	0.7526952
212	L	0.31899893	0.31899893	0.31899893	0.64303577
213	T	0.27583212	0.27583212	0.27583212	0.5560204
214	G	0.19822326	0.19822326	0.19822326	0.39957702
215	T	0.2779015	0.2779015	0.2779015	0.56019187
216	V	0.22265933	0.22265933	0.22265933	0.4488351
217	N	0.14563596	0.14563596	0.14563596	0.29357192
218	M	0.20795077	0.20795077	0.20795077	0.41918567
219	V	0.03703082	0.03703082	0.03703082	0.07464646
220	D	0.08418888	0.08418888	0.08418888	0.16970734
221	F	0.14479427	0.14479427	0.14479427	0.29187524
222	F	0.1078114	0.1078114	0.1078114	0.21732545
223	P	0.13781516	0.13781516	0.13781516	0.27780682
224	V	0.15622117	0.15622117	0.15622117	0.31490952
225	L	0.13824895	0.13824895	0.13824895	0.27868125
226	K	0.24924313	0.24924313	0.24924313	0.5024225
227	I	0.2508157	0.2508157	0.2508157	0.50559247
228	F	0.22955361	0.22955361	0.22955361	0.46273252
229	D	0.22666435	0.22666435	0.22666435	0.45690838
230	P	0.25271606	0.25271606	0.25271606	0.50942326
231	Q	0.13430366	0.13430366	0.13430366	0.27072835
232	G	0.20805171	0.20805171	0.20805171	0.41938916
233	L	0.27838537	0.27838537	0.27838537	0.56116724
234	Q	0.3505067	0.3505067	0.3505067	0.70654887
235	R	0.3109555	0.3109555	0.3109555	0.6268219
236	R	0.38013783	0.38013783	0.38013783	0.7662791
237	T	0.38117412	0.38117412	0.38117412	0.76836807
238	S	0.43009147	0.43009147	0.43009147	0.8669753
239	A	0.36701208	0.36701208	0.36701208	0.7398203
240	Y	0.36569947	0.36569947	0.36569947	0.7371744
241	I	0.36699224	0.36699224	0.36699224	0.7397803
242	S	0.3951059	0.3951059	0.3951059	0.7964516
243	Q	0.40979576	0.40979576	0.40979576	0.82606333
244	F	0.35227722	0.35227722	0.35227722	0.7101179
245	F	0.3261849	0.3261849	0.3261849	0.6575212
246	H	0.40285388	0.40285388	0.40285388	0.81206995
247	I	0.3582194	0.3582194	0.3582194	0.7220961
248	L	0.24663731	0.24663731	0.24663731	0.49716973
249	D	0.37037644	0.37037644	0.37037644	0.7466022
250	S	0.4250865	0.4250865	0.4250865	0.8568863
251	I	0.3062679	0.3062679	0.3062679	0.61737263
252	I	0.29261127	0.29261127	0.29261127	0.5898437
253	D	0.41340715	0.41340715	0.41340715	0.83334315
254	K	0.4329114	0.4329114	0.4329114	0.8726597
255	R	0.21871914	0.21871914	0.21871914	0.4408925
256	V	0.40273172	0.40273172	0.40273172	0.8118237
257	K	0.43951464	0.43951464	0.43951464	0.8859705
258	Q	0.42002732	0.42002732	0.42002732	0.84668803
259	R	0.32454583	0.32454583	0.32454583	0.6542172
260	E	0.40717837	0.40717837	0.40717837	0.82078725
261	A	0.3768398	0.3768398	0.3768398	0.7596309
262	Y	0.41269708	0.41269708	0.41269708	0.8319118
263	V	0.3853954	0.3853954	0.3853954	0.7768773
264	T	0.4182983	0.4182983	0.4182983	0.8432027
265	N	0.3932219	0.3932219	0.3932219	0.7926539
266	I	0.34799528	0.34799528	0.34799528	0.7014864
267	D	0.15006717	0.15006717	0.15006717	0.30250433
268	M	0.1365648	0.1365648	0.1365648	0.27528635
269	L	0.12123338	0.12123338	0.12123338	0.24438138
270	D	0.22222568	0.22222568	0.22222568	0.44796094
271	A	0.37070087	0.37070087	0.37070087	0.74725616
272	L	0.25012723	0.25012723	0.25012723	0.5042047
273	L	0.30108336	0.30108336	0.30108336	0.6069217
274	N	0.44320744	0.44320744	0.44320744	0.8934144
275	I	0.447817	0.447817	0.447817	0.9027063
276	S	0.43095893	0.43095893	0.43095893	0.8687239
277	Q	0.4455567	0.4455567	0.4455567	0.89815
278	Q	0.49173683	0.49173683	0.49173683	0.9912396
279	D	0.4577672	0.4577672	0.4577672	0.9227638
280	S	0.45510423	0.45510423	0.45510423	0.91739583
281	Q	0.4849243	0.4849243	0.4849243	0.9775069
282	K	0.47403342	0.47403342	0.47403342	0.9555532
283	M	0.43512475	0.43512475	0.43512475	0.8771214
284	D	0.4713404	0.4713404	0.4713404	0.95012456
285	K	0.44259673	0.44259673	0.44259673	0.8921833
286	E	0.42459032	0.42459032	0.42459032	0.8558861
287	M	0.36040875	0.36040875	0.36040875	0.7265094
288	I	0.37841922	0.37841922	0.37841922	0.76281476
289	K	0.29422215	0.29422215	0.29422215	0.5930909
290	H	0.24207985	0.24207985	0.24207985	0.48798284
291	F	0.26728588	0.26728588	0.26728588	0.53879297
292	L	0.23890774	0.23890774	0.23890774	0.4815885
293	L	0.23162133	0.23162133	0.23162133	0.46690062
294	D	0.21099946	0.21099946	0.21099946	0.4253312
295	L	0.22509082	0.22509082	0.22509082	0.45373645
296	L	0.16571237	0.16571237	0.16571237	0.3340418
297	V	0.13269377	0.13269377	0.13269377	0.26748314
298	A	0.15954143	0.15954143	0.15954143	0.32160246
299	G	0.25822556	0.25822556	0.25822556	0.5205292
300	T	0.11183776	0.11183776	0.11183776	0.22544175
301	D	0.19631456	0.19631456	0.19631456	0.39572948
302	T	0.13893682	0.13893682	0.13893682	0.28006783
303	T	0.13313226	0.13313226	0.13313226	0.26836705
304	A	0.108779386	0.108779386	0.108779386	0.21927671
305	Y	0.1823197	0.1823197	0.1823197	0.36751875
306	A	0.1607626	0.1607626	0.1607626	0.32406408
307	L	0.21311896	0.21311896	0.21311896	0.42960367
308	E	0.19011584	0.19011584	0.19011584	0.38323414
309	R	0.17174374	0.17174374	0.17174374	0.34619978
310	A	0.15787867	0.15787867	0.15787867	0.3182507
311	M	0.05679285	0.05679285	0.05679285	0.11448263
312	T	0.14576255	0.14576255	0.14576255	0.2938271
313	E	0.07167983	0.07167983	0.07167983	0.14449169
314	L	0.1429193	0.1429193	0.1429193	0.2880957
315	L	0.075120054	0.075120054	0.075120054	0.15142646
316	H	0.21299472	0.21299472	0.21299472	0.42935324
317	H	0.29925814	0.29925814	0.29925814	0.6032424
318	P	0.3603953	0.3603953	0.3603953	0.7264823
319	E	0.40009224	0.40009224	0.40009224	0.80650306
320	A	0.28649518	0.28649518	0.28649518	0.57751495
321	M	0.27758375	0.27758375	0.27758375	0.55955136
322	L	0.43916783	0.43916783	0.43916783	0.8852714
323	K	0.43799284	0.43799284	0.43799284	0.88290286
324	A	0.25780034	0.25780034	0.25780034	0.5196721
325	K	0.39188048	0.39188048	0.39188048	0.7899499
326	K	0.48927912	0.48927912	0.48927912	0.9862853
327	E	0.35856652	0.35856652	0.35856652	0.72279584
328	L	0.2512396	0.2512396	0.2512396	0.50644696
329	E	0.45614856	0.45614856	0.45614856	0.919501
330	Q	0.47267586	0.47267586	0.47267586	0.9528166
331	T	0.38313955	0.38313955	0.38313955	0.77233
332	I	0.3193972	0.3193972	0.3193972	0.6438386
333	G	0.42996296	0.42996296	0.42996296	0.86671627
334	M	0.4497893	0.4497893	0.4497893	0.906682
335	G	0.39895517	0.39895517	0.39895517	0.80421096
336	S	0.4024919	0.4024919	0.4024919	0.8113403
337	P	0.41608828	0.41608828	0.41608828	0.8387478
338	V	0.30029938	0.30029938	0.30029938	0.6053413
339	I	0.3185349	0.3185349	0.3185349	0.6421004
340	E	0.22374146	0.22374146	0.22374146	0.45101643
341	S	0.30850807	0.30850807	0.30850807	0.62188834
342	D	0.32170033	0.32170033	0.32170033	0.64848125
343	I	0.2277988	0.2277988	0.2277988	0.4591952
344	A	0.3243737	0.3243737	0.3243737	0.65387017
345	R	0.35428408	0.35428408	0.35428408	0.7141633
346	L	0.14212234	0.14212234	0.14212234	0.2864892
347	P	0.26861447	0.26861447	0.26861447	0.5414711
348	Y	0.17280938	0.17280938	0.17280938	0.3483479
349	L	0.047193743	0.047193743	0.047193743	0.09513281
350	Q	0.1256038	0.1256038	0.1256038	0.25319123
351	A	0.10238851	0.10238851	0.10238851	0.20639402
352	I	0.07835244	0.07835244	0.07835244	0.15794228
353	V	0.13748275	0.13748275	0.13748275	0.27713674
354	K	0.11045862	0.11045862	0.11045862	0.22266169
355	E	0.06780054	0.06780054	0.06780054	0.13667184
356	T	0.029228412	0.029228412	0.029228412	0.058918424
357	L	-0.016293844	0.016293844	0.016293844	0.032845013
358	R	0.10721267	0.10721267	0.10721267	0.21611853
359	L	-0.020145146	0.020145146	0.020145146	0.04060844
360	Y	0.0649004	0.0649004	0.0649004	0.13082576
361	P	0.05767235	0.05767235	0.05767235	0.116255514
362	P	0.060588855	0.060588855	0.060588855	0.12213458
363	A	0.072622634	0.072622634	0.072622634	0.14639218
364	P	0.10690566	0.10690566	0.10690566	0.21549967
365	L	0.046947706	0.046947706	0.046947706	0.09463685
366	L	0.035334326	0.035334326	0.035334326	0.07122668
367	L	0.013765284	0.013765284	0.013765284	0.02774796
368	P	0.12239323	0.12239323	0.12239323	0.24671939
369	R	0.059996385	0.059996385	0.059996385	0.12094028
370	K	0.22838598	0.22838598	0.22838598	0.46037883
371	A	0.027960742	0.027960742	0.027960742	0.056363065
372	R	0.18212742	0.18212742	0.18212742	0.36713114
373	V	0.28678638	0.28678638	0.28678638	0.57810193
374	D	0.34565195	0.34565195	0.34565195	0.69676274
375	V	0.23214212	0.23214212	0.23214212	0.46795043
376	E	0.33334443	0.33334443	0.33334443	0.6719533
377	I	0.3076429	0.3076429	0.3076429	0.62014437
378	V	0.29279467	0.29279467	0.29279467	0.5902134
379	G	0.32492504	0.32492504	0.32492504	0.65498155
380	Y	0.31658268	0.31658268	0.31658268	0.6381651
381	T	0.3637957	0.3637957	0.3637957	0.73333675
382	I	0.2018478	0.2018478	0.2018478	0.40688336
383	P	0.20861787	0.20861787	0.20861787	0.4205304
384	Q	0.21698211	0.21698211	0.21698211	0.43739098
385	G	0.21465358	0.21465358	0.21465358	0.43269715
386	A	0.116368294	0.116368294	0.116368294	0.23457438
387	R	0.24043058	0.24043058	0.24043058	0.48465824
388	V	0.1648297	0.1648297	0.1648297	0.33226255
389	L	0.1467664	0.1467664	0.1467664	0.29585063
390	I	0.06006995	0.06006995	0.06006995	0.12108857
391	N	0.063609295	0.063609295	0.063609295	0.12822317
392	E	0.083241135	0.083241135	0.083241135	0.16779688
393	W	0.12159011	0.12159011	0.12159011	0.24510047
394	A	0.12737615	0.12737615	0.12737615	0.25676394
395	I	0.17163329	0.17163329	0.17163329	0.34597716
396	C	0.10874117	0.10874117	0.10874117	0.21919967
397	R	0.20809124	0.20809124	0.20809124	0.41946885
398	N	0.20684081	0.20684081	0.20684081	0.41694823
399	S	0.34303015	0.34303015	0.34303015	0.6914777
400	S	0.38942412	0.38942412	0.38942412	0.78499836
401	I	0.23830195	0.23830195	0.23830195	0.48036736
402	W	0.24178225	0.24178225	0.24178225	0.48738292
403	D	0.3845207	0.3845207	0.3845207	0.7751141
404	N	0.3369397	0.3369397	0.3369397	0.6792006
405	A	0.19504228	0.19504228	0.19504228	0.39316484
406	N	0.3427628	0.3427628	0.3427628	0.6909388
407	S	0.36293143	0.36293143	0.36293143	0.73159456
408	F	0.1556493	0.1556493	0.1556493	0.31375676
409	S	0.3161065	0.3161065	0.3161065	0.63720524
410	P	0.13193358	0.13193358	0.13193358	0.26595077
411	E	0.30064136	0.30064136	0.30064136	0.6060307
412	R	0.23889951	0.23889951	0.23889951	0.48157194
413	F	0.15354547	0.15354547	0.15354547	0.30951586
414	W	0.27746186	0.27746186	0.27746186	0.5593056
415	E	0.3839489	0.3839489	0.3839489	0.7739614
416	S	0.41273293	0.41273293	0.41273293	0.8319841
417	E	0.43118125	0.43118125	0.43118125	0.8691721
418	I	0.359928	0.359928	0.359928	0.7255403
419	D	0.31577662	0.31577662	0.31577662	0.63654023
420	V	0.27623606	0.27623606	0.27623606	0.55683464
421	K	0.3071657	0.3071657	0.3071657	0.61918247
422	G	0.28262016	0.28262016	0.28262016	0.5697037
423	Q	0.3133725	0.3133725	0.3133725	0.631694
424	N	0.3217941	0.3217941	0.3217941	0.64867026
425	F	0.23957646	0.23957646	0.23957646	0.4829365
426	Q	0.2678247	0.2678247	0.2678247	0.53987914
427	F	0.16290581	0.16290581	0.16290581	0.32838437
428	T	0.12357802	0.12357802	0.12357802	0.24910769
429	P	0.123268254	0.123268254	0.123268254	0.24848327
430	F	0.09206703	0.09206703	0.09206703	0.18558806
431	G	0.11493933	0.11493933	0.11493933	0.23169388
432	S	-0.0069906944	0.0069906944	0.0069906944	0.014091792
433	G	0.09421747	0.09421747	0.09421747	0.1899229
434	R	0.04417413	0.04417413	0.04417413	0.0890459
435	R	0.020889223	0.020889223	0.020889223	0.042108346
436	I	-0.012377628	0.012377628	0.012377628	0.024950733
437	C	0.10506133	0.10506133	0.10506133	0.21178187
438	P	-0.03281252	0.03281252	0.03281252	0.066143245
439	G	0.15941015	0.15941015	0.15941015	0.32133785
440	S	0.07093677	0.07093677	0.07093677	0.14299384
441	P	0.086700924	0.086700924	0.086700924	0.1747711
442	L	0.09755783	0.09755783	0.09755783	0.19665638
443	A	0.1082868	0.1082868	0.1082868	0.21828376
444	M	0.1050429	0.1050429	0.1050429	0.21174473
445	R	0.07464192	0.07464192	0.07464192	0.15046264
446	M	0.02275019	0.02275019	0.02275019	0.04585967
447	L	0.08951365	0.08951365	0.08951365	0.18044098
448	H	0.088015124	0.088015124	0.088015124	0.17742026
449	L	0.106780685	0.106780685	0.106780685	0.21524774
450	M	0.14926457	0.14926457	0.14926457	0.30088645
451	L	0.102355205	0.102355205	0.102355205	0.20632689
452	G	0.1197361	0.1197361	0.1197361	0.24136317
453	S	0.2445133	0.2445133	0.2445133	0.49288815
454	L	0.21423212	0.21423212	0.21423212	0.43184757
455	I	0.120445006	0.120445006	0.120445006	0.24279217
456	N	0.26928362	0.26928362	0.26928362	0.54282
457	T	0.3439462	0.3439462	0.3439462	0.69332427
458	F	0.2729665	0.2729665	0.2729665	0.5502439
459	D	0.35927638	0.35927638	0.35927638	0.7242268
460	W	0.17430702	0.17430702	0.17430702	0.35136685
461	K	0.41302347	0.41302347	0.41302347	0.8325698
462	L	0.32606956	0.32606956	0.32606956	0.6572887
463	E	0.36999932	0.36999932	0.36999932	0.745842
464	N	0.44887468	0.44887468	0.44887468	0.9048384
465	N	0.4336624	0.4336624	0.4336624	0.8741736
466	M	0.43750373	0.43750373	0.43750373	0.8819169
467	N	0.4363757	0.4363757	0.4363757	0.879643
468	P	0.44989932	0.44989932	0.44989932	0.9069038
469	K	0.43534094	0.43534094	0.43534094	0.87755716
470	D	0.40735367	0.40735367	0.40735367	0.8211406
471	M	0.40186414	0.40186414	0.40186414	0.81007487
472	D	0.36173195	0.36173195	0.36173195	0.72917664
473	L	0.33139837	0.33139837	0.33139837	0.66803044
474	D	0.37575632	0.37575632	0.37575632	0.7574469
475	K	0.38229463	0.38229463	0.38229463	0.7706268
476	P	0.37503424	0.37503424	0.37503424	0.75599134
477	L	0.36908314	0.36908314	0.36908314	0.74399513
478	R	0.41487342	0.41487342	0.41487342	0.8362989
479	A	0.30757642	0.30757642	0.30757642	0.6200103
480	I	0.41454527	0.41454527	0.41454527	0.8356374
481	P	0.40942043	0.40942043	0.40942043	0.8253068
482	I	0.44958055	0.44958055	0.44958055	0.90626127
483	S	0.45899552	0.45899552	0.45899552	0.92523986
484	V	0.47533488	0.47533488	0.47533488	0.9581767
485	N	0.46277195	0.46277195	0.46277195	0.9328524
