## Supplementary material for "The N-Terminus of *Sophora tonkinensis* Cytochrome P450s Evolves Neutrally yet Encodes Rich Functional Information: A Protein Language Model Analysis": Dataset S1: StonChr1BG020600.1_residue_importance.csv

position	amino_acid	cosine_similarity	abs_cosine	final_score	final_score_norm
1	M	0.45563123	0.45563123	0.45563123	0.8611241
2	L	0.423003	0.423003	0.423003	0.7994581
3	P	0.4463893	0.4463893	0.4463893	0.8436572
4	K	0.46511528	0.46511528	0.46511528	0.8790485
5	M	0.48290715	0.48290715	0.48290715	0.9126744
6	T	0.45994404	0.45994404	0.45994404	0.86927515
7	I	0.4747344	0.4747344	0.4747344	0.8972283
8	L	0.47718364	0.47718364	0.47718364	0.90185726
9	S	0.47234714	0.47234714	0.47234714	0.89271647
10	L	0.48920578	0.48920578	0.48920578	0.9245786
11	S	0.47729123	0.47729123	0.47729123	0.90206057
12	S	0.47434667	0.47434667	0.47434667	0.8964955
13	I	0.4741902	0.4741902	0.4741902	0.89619976
14	S	0.46556482	0.46556482	0.46556482	0.8798982
15	L	0.49063596	0.49063596	0.49063596	0.92728156
16	S	0.48792726	0.48792726	0.48792726	0.92216223
17	S	0.49345317	0.49345317	0.49345317	0.932606
18	Y	0.51167804	0.51167804	0.51167804	0.96705025
19	Y	0.49380243	0.49380243	0.49380243	0.9332661
20	H	0.5277155	0.5277155	0.5277155	0.99736035
21	V	0.50334185	0.50334185	0.50334185	0.9512952
22	I	0.51787853	0.51787853	0.51787853	0.9787689
23	F	0.52911216	0.52911216	0.52911216	1.0
24	T	0.51750016	0.51750016	0.51750016	0.9780538
25	A	0.5219371	0.5219371	0.5219371	0.9864394
26	L	0.52217215	0.52217215	0.52217215	0.9868837
27	A	0.5093908	0.5093908	0.5093908	0.96272737
28	F	0.50681514	0.50681514	0.50681514	0.9578596
29	L	0.5168031	0.5168031	0.5168031	0.97673637
30	I	0.51774377	0.51774377	0.51774377	0.9785142
31	S	0.50815505	0.50815505	0.50815505	0.96039194
32	G	0.51348734	0.51348734	0.51348734	0.9704697
33	L	0.5206856	0.5206856	0.5206856	0.9840742
34	I	0.51313937	0.51313937	0.51313937	0.9698121
35	F	0.5042011	0.5042011	0.5042011	0.9529192
36	L	0.50255656	0.50255656	0.50255656	0.94981104
37	L	0.50370413	0.50370413	0.50370413	0.9519799
38	A	0.47033226	0.47033226	0.47033226	0.88890845
39	Q	0.47260535	0.47260535	0.47260535	0.89320445
40	S	0.45562664	0.45562664	0.45562664	0.8611154
41	T	0.45221615	0.45221615	0.45221615	0.85466975
42	K	0.44793552	0.44793552	0.44793552	0.84657955
43	S	0.4471625	0.4471625	0.4471625	0.8451186
44	K	0.45607767	0.45607767	0.45607767	0.86196786
45	K	0.4426744	0.4426744	0.4426744	0.83663625
46	L	0.40822485	0.40822485	0.40822485	0.771528
47	N	0.38140285	0.38140285	0.38140285	0.72083557
48	L	0.31082615	0.31082615	0.31082615	0.58744854
49	P	0.22810847	0.22810847	0.22810847	0.43111554
50	P	0.28823036	0.28823036	0.28823036	0.5447434
51	G	0.22579625	0.22579625	0.22579625	0.42674553
52	P	0.12649532	0.12649532	0.12649532	0.23907089
53	P	0.3011274	0.3011274	0.3011274	0.56911826
54	G	0.13122928	0.13122928	0.13122928	0.24801789
55	W	0.07094129	0.07094129	0.07094129	0.13407609
56	P	0.17166667	0.17166667	0.17166667	0.32444286
57	I	0.105412394	0.105412394	0.105412394	0.19922504
58	V	0.047340274	0.047340274	0.047340274	0.089471154
59	G	0.17381781	0.17381781	0.17381781	0.32850844
60	N	0.12773447	0.12773447	0.12773447	0.24141283
61	L	0.22394519	0.22394519	0.22394519	0.4232471
62	F	0.21458295	0.21458295	0.21458295	0.40555286
63	Q	0.33139783	0.33139783	0.33139783	0.6263281
64	F	0.34680444	0.34680444	0.34680444	0.655446
65	A	0.30788875	0.30788875	0.30788875	0.58189696
66	R	0.36796772	0.36796772	0.36796772	0.6954437
67	S	0.43753436	0.43753436	0.43753436	0.82692176
68	G	0.4199745	0.4199745	0.4199745	0.7937344
69	K	0.39058346	0.39058346	0.39058346	0.7381865
70	P	0.3400934	0.3400934	0.3400934	0.6427624
71	F	0.33975425	0.33975425	0.33975425	0.64212143
72	F	0.23278886	0.23278886	0.23278886	0.43996128
73	D	0.3639198	0.3639198	0.3639198	0.6877933
74	Y	0.39591828	0.39591828	0.39591828	0.7482691
75	V	0.34057784	0.34057784	0.34057784	0.64367795
76	N	0.44731072	0.44731072	0.44731072	0.84539866
77	E	0.44904047	0.44904047	0.44904047	0.84866786
78	L	0.37403846	0.37403846	0.37403846	0.70691717
79	R	0.3224799	0.3224799	0.3224799	0.60947365
80	S	0.4528223	0.4528223	0.4528223	0.85581535
81	K	0.39197108	0.39197108	0.39197108	0.7408091
82	Y	0.3226353	0.3226353	0.3226353	0.6097673
83	G	0.2543784	0.2543784	0.2543784	0.48076463
84	S	0.35042536	0.35042536	0.35042536	0.6622894
85	I	0.14760526	0.14760526	0.14760526	0.2789678
86	F	0.11921793	0.11921793	0.11921793	0.22531694
87	T	0.16539082	0.16539082	0.16539082	0.31258178
88	L	0.17397112	0.17397112	0.17397112	0.32879817
89	K	0.28342202	0.28342202	0.28342202	0.53565586
90	M	0.109958716	0.109958716	0.109958716	0.2078174
91	G	0.14633748	0.14633748	0.14633748	0.27657175
92	S	0.21416982	0.21416982	0.21416982	0.40477204
93	R	0.22548191	0.22548191	0.22548191	0.42615145
94	T	0.33952233	0.33952233	0.33952233	0.6416831
95	M	0.16600932	0.16600932	0.16600932	0.3137507
96	I	0.028873287	0.028873287	0.028873287	0.05456931
97	I	0.008105718	0.008105718	0.008105718	0.015319469
98	L	0.10256231	0.10256231	0.10256231	0.1938385
99	T	0.0681114	0.0681114	0.0681114	0.1287277
100	D	0.24179	0.24179	0.24179	0.45697305
101	A	0.11261814	0.11261814	0.11261814	0.21284361
102	K	0.39377046	0.39377046	0.39377046	0.7442098
103	L	0.17469202	0.17469202	0.17469202	0.33016065
104	V	0.025923764	0.025923764	0.025923764	0.04899484
105	H	0.1358998	0.1358998	0.1358998	0.25684497
106	E	0.28309363	0.28309363	0.28309363	0.5350352
107	A	0.06502412	0.06502412	0.06502412	0.122892894
108	M	-0.002208577	0.002208577	0.002208577	0.004174119
109	I	-0.048742324	0.048742324	0.048742324	0.09212097
110	Q	0.08118227	0.08118227	0.08118227	0.15343112
111	K	0.05170969	0.05170969	0.05170969	0.09772916
112	G	-0.050006773	0.050006773	0.050006773	0.09451073
113	A	0.07849655	0.07849655	0.07849655	0.14835523
114	T	-0.02127133	0.02127133	0.02127133	0.04020193
115	Y	0.012511744	0.012511744	0.012511744	0.023646677
116	A	-0.06178916	0.06178916	0.06178916	0.11677894
117	T	0.011865034	0.011865034	0.011865034	0.02242442
118	R	-0.032585826	0.032585826	0.032585826	0.06158586
119	P	0.13979435	0.13979435	0.13979435	0.26420552
120	P	0.20378654	0.20378654	0.20378654	0.38514808
121	E	0.19145207	0.19145207	0.19145207	0.36183646
122	N	0.15984954	0.15984954	0.15984954	0.302109
123	P	0.21053682	0.21053682	0.21053682	0.39790586
124	T	0.17098084	0.17098084	0.17098084	0.32314667
125	R	0.22651464	0.22651464	0.22651464	0.42810327
126	N	0.28018367	0.28018367	0.28018367	0.5295355
127	I	0.18078125	0.18078125	0.18078125	0.34166905
128	F	0.22402443	0.22402443	0.22402443	0.42339686
129	S	0.13513872	0.13513872	0.13513872	0.25540656
130	A	0.09845832	0.09845832	0.09845832	0.18608214
131	N	0.24812874	0.24812874	0.24812874	0.468953
132	K	0.23508318	0.23508318	0.23508318	0.44429743
133	F	0.1400115	0.1400115	0.1400115	0.26461592
134	T	0.010046465	0.010046465	0.010046465	0.018987402
135	V	-0.0004163319	0.0004163319	0.0004163319	0.00078685
136	N	-0.04253233	0.04253233	0.04253233	0.08038434
137	A	-0.009414736	0.009414736	0.009414736	0.01779346
138	S	-0.027125007	0.027125007	0.027125007	0.051265135
139	V	0.0782703	0.0782703	0.0782703	0.14792761
140	Y	0.06014713	0.06014713	0.06014713	0.11367557
141	G	0.11057746	0.11057746	0.11057746	0.2089868
142	S	0.17949785	0.17949785	0.17949785	0.33924347
143	V	0.12889567	0.12889567	0.12889567	0.24360746
144	W	-0.0023057235	0.0023057235	0.0023057235	0.0043577217
145	K	0.14068887	0.14068887	0.14068887	0.2658961
146	S	0.2149092	0.2149092	0.2149092	0.40616944
147	L	0.06698845	0.06698845	0.06698845	0.12660539
148	R	-0.03672021	0.03672021	0.03672021	0.06939967
149	R	0.1242285	0.1242285	0.1242285	0.2347867
150	N	-0.046091262	0.046091262	0.046091262	0.08711057
151	M	-0.05691618	0.05691618	0.05691618	0.10756922
152	V	0.07204288	0.07204288	0.07204288	0.13615805
153	Q	0.21137697	0.21137697	0.21137697	0.3994937
154	N	0.24529447	0.24529447	0.24529447	0.46359634
155	M	-0.008670683	0.008670683	0.008670683	0.01638723
156	L	-0.05050284	0.05050284	0.05050284	0.09544827
157	S	0.024136739	0.024136739	0.024136739	0.045617435
158	S	0.17927964	0.17927964	0.17927964	0.33883107
159	S	0.24243312	0.24243312	0.24243312	0.4581885
160	R	0.08085623	0.08085623	0.08085623	0.15281491
161	V	0.07513136	0.07513136	0.07513136	0.14199515
162	K	0.33388388	0.33388388	0.33388388	0.6310267
163	E	0.30908728	0.30908728	0.30908728	0.5841621
164	F	0.08634739	0.08634739	0.08634739	0.16319299
165	R	0.21808003	0.21808003	0.21808003	0.41216218
166	G	0.3512298	0.3512298	0.3512298	0.6638097
167	V	0.28443035	0.28443035	0.28443035	0.53756154
168	R	0.035331655	0.035331655	0.035331655	0.06677536
169	E	0.31811717	0.31811717	0.31811717	0.60122824
170	K	0.44404832	0.44404832	0.44404832	0.83923286
171	A	0.19079734	0.19079734	0.19079734	0.36059904
172	M	0.2344666	0.2344666	0.2344666	0.44313213
173	D	0.3755955	0.3755955	0.3755955	0.7098599
174	K	0.36640665	0.36640665	0.36640665	0.6924933
175	L	0.25063846	0.25063846	0.25063846	0.47369626
176	I	0.32056475	0.32056475	0.32056475	0.60585403
177	N	0.4492732	0.4492732	0.4492732	0.8491077
178	R	0.3868296	0.3868296	0.3868296	0.7310919
179	L	0.28802532	0.28802532	0.28802532	0.54435587
180	R	0.4131124	0.4131124	0.4131124	0.7807653
181	A	0.4385742	0.4385742	0.4385742	0.828887
182	E	0.40850484	0.40850484	0.40850484	0.7720572
183	A	0.2940891	0.2940891	0.2940891	0.5558162
184	E	0.44849294	0.44849294	0.44849294	0.847633
185	K	0.42466825	0.42466825	0.42466825	0.80260533
186	N	0.33274525	0.33274525	0.33274525	0.6288747
187	D	0.33590057	0.33590057	0.33590057	0.6348381
188	G	0.30105662	0.30105662	0.30105662	0.5689845
189	V	0.30556208	0.30556208	0.30556208	0.5774996
190	V	0.23036323	0.23036323	0.23036323	0.43537694
191	V	0.23865029	0.23865029	0.23865029	0.45103914
192	V	0.14292437	0.14292437	0.14292437	0.27012113
193	I	0.17792834	0.17792834	0.17792834	0.3362772
194	K	0.42368385	0.42368385	0.42368385	0.8007449
195	E	0.34792638	0.34792638	0.34792638	0.6575664
196	A	0.1903512	0.1903512	0.1903512	0.35975587
197	R	0.21885726	0.21885726	0.21885726	0.4136311
198	F	0.2902419	0.2902419	0.2902419	0.5485451
199	A	0.17804404	0.17804404	0.17804404	0.33649582
200	V	0.02827202	0.02827202	0.02827202	0.05343294
201	F	0.15788613	0.15788613	0.15788613	0.29839823
202	C	0.27751964	0.27751964	0.27751964	0.5245006
203	I	0.135819	0.135819	0.135819	0.25669226
204	L	-0.030737225	0.030737225	0.030737225	0.058092076
205	V	0.1626086	0.1626086	0.1626086	0.3073235
206	A	0.21685338	0.21685338	0.21685338	0.4098439
207	M	-0.00958836	0.00958836	0.00958836	0.018121602
208	C	-0.07865242	0.07865242	0.07865242	0.14864981
209	F	0.07309795	0.07309795	0.07309795	0.1381521
210	G	0.056341592	0.056341592	0.056341592	0.106483266
211	L	0.31115884	0.31115884	0.31115884	0.58807725
212	E	0.35098988	0.35098988	0.35098988	0.6633563
213	M	0.33328807	0.33328807	0.33328807	0.62990063
214	D	0.40788123	0.40788123	0.40788123	0.77087855
215	E	0.36966053	0.36966053	0.36966053	0.698643
216	E	0.4438133	0.4438133	0.4438133	0.8387887
217	A	0.39351815	0.39351815	0.39351815	0.7437329
218	V	0.32212496	0.32212496	0.32212496	0.6088028
219	E	0.4179839	0.4179839	0.4179839	0.7899722
220	R	0.40750527	0.40750527	0.40750527	0.77016807
221	I	0.24128263	0.24128263	0.24128263	0.45601413
222	D	0.30063564	0.30063564	0.30063564	0.56818885
223	Q	0.42771876	0.42771876	0.42771876	0.8083707
224	V	0.2501029	0.2501029	0.2501029	0.47268412
225	M	0.18229684	0.18229684	0.18229684	0.34453344
226	K	0.33900607	0.33900607	0.33900607	0.6407074
227	N	0.41278678	0.41278678	0.41278678	0.7801499
228	V	0.19057369	0.19057369	0.19057369	0.36017635
229	L	0.24895476	0.24895476	0.24895476	0.47051415
230	V	0.31321335	0.31321335	0.31321335	0.5919602
231	T	0.22525968	0.22525968	0.22525968	0.42573142
232	L	0.16763237	0.16763237	0.16763237	0.3168182
233	N	0.18811353	0.18811353	0.18811353	0.35552675
234	P	0.19853549	0.19853549	0.19853549	0.37522382
235	R	0.13213752	0.13213752	0.13213752	0.24973443
236	L	0.13238356	0.13238356	0.13238356	0.2501994
237	D	0.097182624	0.097182624	0.097182624	0.18367112
238	D	0.047760546	0.047760546	0.047760546	0.090265445
239	Y	0.11904107	0.11904107	0.11904107	0.22498268
240	L	0.10767821	0.10767821	0.10767821	0.20350735
241	P	0.16807255	0.16807255	0.16807255	0.31765014
242	I	0.155689	0.155689	0.155689	0.29424575
243	L	0.21892248	0.21892248	0.21892248	0.4137544
244	S	0.22832495	0.22832495	0.22832495	0.43152466
245	P	0.2743196	0.2743196	0.2743196	0.51845264
246	F	0.24381067	0.24381067	0.24381067	0.46079203
247	F	0.21517164	0.21517164	0.21517164	0.40666544
248	S	0.32283878	0.32283878	0.32283878	0.6101519
249	K	0.3368274	0.3368274	0.3368274	0.63658977
250	Q	0.342162	0.342162	0.342162	0.646672
251	R	0.31055498	0.31055498	0.31055498	0.586936
252	K	0.38878822	0.38878822	0.38878822	0.7347936
253	R	0.39256403	0.39256403	0.39256403	0.7419297
254	A	0.29042038	0.29042038	0.29042038	0.5488825
255	L	0.394648	0.394648	0.394648	0.7458683
256	E	0.42727256	0.42727256	0.42727256	0.80752736
257	V	0.2908403	0.2908403	0.2908403	0.54967606
258	R	0.17876232	0.17876232	0.17876232	0.33785334
259	K	0.39217556	0.39217556	0.39217556	0.7411955
260	E	0.40341645	0.40341645	0.40341645	0.7624403
261	Q	0.22964343	0.22964343	0.22964343	0.43401656
262	I	0.32394257	0.32394257	0.32394257	0.612238
263	D	0.38636988	0.38636988	0.38636988	0.730223
264	F	0.32677284	0.32677284	0.32677284	0.6175871
265	I	0.15224086	0.15224086	0.15224086	0.2877289
266	V	0.31905147	0.31905147	0.31905147	0.602994
267	P	0.37080446	0.37080446	0.37080446	0.700805
268	I	0.29973438	0.29973438	0.29973438	0.5664855
269	I	0.27840513	0.27840513	0.27840513	0.5261741
270	E	0.4115406	0.4115406	0.4115406	0.77779466
271	Q	0.44214892	0.44214892	0.44214892	0.8356431
272	R	0.29874155	0.29874155	0.29874155	0.5646091
273	R	0.4042293	0.4042293	0.4042293	0.76397663
274	R	0.43818375	0.43818375	0.43818375	0.8281491
275	A	0.43595755	0.43595755	0.43595755	0.82394165
276	I	0.42957062	0.42957062	0.42957062	0.81187063
277	Q	0.43596378	0.43596378	0.43596378	0.82395345
278	N	0.41633916	0.41633916	0.41633916	0.7868637
279	P	0.40401742	0.40401742	0.40401742	0.76357615
280	G	0.39844915	0.39844915	0.39844915	0.75305235
281	S	0.36889687	0.36889687	0.36889687	0.69719976
282	D	0.41392905	0.41392905	0.41392905	0.7823087
283	H	0.42454284	0.42454284	0.42454284	0.80236834
284	T	0.36523065	0.36523065	0.36523065	0.6902708
285	A	0.4048705	0.4048705	0.4048705	0.76518846
286	T	0.44938046	0.44938046	0.44938046	0.8493104
287	T	0.41095033	0.41095033	0.41095033	0.77667904
288	F	0.40655634	0.40655634	0.40655634	0.76837456
289	S	0.19349314	0.19349314	0.19349314	0.365694
290	Y	0.10114749	0.10114749	0.10114749	0.19116455
291	L	0.18478961	0.18478961	0.18478961	0.34924468
292	D	0.29060775	0.29060775	0.29060775	0.5492366
293	T	0.30905777	0.30905777	0.30905777	0.5841063
294	L	0.18822624	0.18822624	0.18822624	0.35573977
295	F	0.37886056	0.37886056	0.37886056	0.7160307
296	D	0.40750474	0.40750474	0.40750474	0.77016705
297	L	0.3795658	0.3795658	0.3795658	0.7173636
298	K	0.46237347	0.46237347	0.46237347	0.8738666
299	V	0.4335175	0.4335175	0.4335175	0.81933004
300	E	0.43143132	0.43143132	0.43143132	0.81538725
301	G	0.45642483	0.45642483	0.45642483	0.862624
302	R	0.4587827	0.4587827	0.4587827	0.8670803
303	K	0.4805475	0.4805475	0.4805475	0.9082148
304	S	0.47477144	0.47477144	0.47477144	0.8972983
305	A	0.4501418	0.4501418	0.4501418	0.85074925
306	P	0.32561207	0.32561207	0.32561207	0.6153933
307	S	0.4308328	0.4308328	0.4308328	0.8142561
308	N	0.43510583	0.43510583	0.43510583	0.82233196
309	A	0.35712597	0.35712597	0.35712597	0.6749532
310	E	0.19483578	0.19483578	0.19483578	0.36823153
311	L	0.22510727	0.22510727	0.22510727	0.42544338
312	V	0.24158475	0.24158475	0.24158475	0.45658514
313	S	0.04940147	0.04940147	0.04940147	0.09336673
314	L	0.02677779	0.02677779	0.02677779	0.05060891
315	C	-0.06315429	0.06315429	0.06315429	0.11935898
316	S	-0.059917677	0.059917677	0.059917677	0.11324192
317	E	-0.1318028	0.1318028	0.1318028	0.24910182
318	F	-0.005804906	0.005804906	0.005804906	0.010971031
319	L	-0.10029773	0.10029773	0.10029773	0.18955854
320	N	-0.12003958	0.12003958	0.12003958	0.22686982
321	G	-0.075683355	0.075683355	0.075683355	0.14303839
322	G	7.928658e-05	7.928658e-05	7.928658e-05	0.00014984835
323	T	-0.13018288	0.13018288	0.13018288	0.24604023
324	D	-0.11108208	0.11108208	0.11108208	0.20994051
325	T	-0.11651981	0.11651981	0.11651981	0.2202176
326	T	-0.096500814	0.096500814	0.096500814	0.18238252
327	A	-0.08633386	0.08633386	0.08633386	0.16316742
328	T	-0.09623294	0.09623294	0.09623294	0.18187627
329	A	0.016730368	0.016730368	0.016730368	0.0316197
330	V	0.07642674	0.07642674	0.07642674	0.14444336
331	E	-0.027047087	0.027047087	0.027047087	0.05111787
332	W	0.046997476	0.046997476	0.046997476	0.08882328
333	G	0.10469631	0.10469631	0.10469631	0.19787169
334	I	0.00431423	0.00431423	0.00431423	0.008153715
335	A	0.087738104	0.087738104	0.087738104	0.16582137
336	Q	0.16714215	0.16714215	0.16714215	0.3158917
337	L	0.17347288	0.17347288	0.17347288	0.32785654
338	I	0.050271798	0.050271798	0.050271798	0.09501161
339	V	0.30794698	0.30794698	0.30794698	0.582007
340	N	0.3131536	0.3131536	0.3131536	0.5918473
341	P	0.38494763	0.38494763	0.38494763	0.727535
342	E	0.44661927	0.44661927	0.44661927	0.8440919
343	V	0.30369353	0.30369353	0.30369353	0.5739682
344	Q	0.16917747	0.16917747	0.16917747	0.3197384
345	T	0.4208483	0.4208483	0.4208483	0.79538584
346	K	0.42070916	0.42070916	0.42070916	0.79512286
347	L	0.21050788	0.21050788	0.21050788	0.39785117
348	F	0.32617676	0.32617676	0.32617676	0.6164605
349	Q	0.47028387	0.47028387	0.47028387	0.88881695
350	E	0.38336468	0.38336468	0.38336468	0.72454333
351	I	0.24176367	0.24176367	0.24176367	0.45692328
352	K	0.40535998	0.40535998	0.40535998	0.7661135
353	G	0.46892184	0.46892184	0.46892184	0.8862428
354	T	0.3851476	0.3851476	0.3851476	0.72791296
355	V	0.31329697	0.31329697	0.31329697	0.59211826
356	G	0.382451	0.382451	0.382451	0.72281647
357	D	0.40080574	0.40080574	0.40080574	0.7575062
358	K	0.3702336	0.3702336	0.3702336	0.6997261
359	K	0.3850968	0.3850968	0.3850968	0.72781694
360	V	0.27483612	0.27483612	0.27483612	0.51942885
361	D	0.3565003	0.3565003	0.3565003	0.6737707
362	E	0.23951156	0.23951156	0.23951156	0.4526669
363	K	0.42532516	0.42532516	0.42532516	0.8038469
364	D	0.38098755	0.38098755	0.38098755	0.72005063
365	V	0.32599148	0.32599148	0.32599148	0.6161104
366	E	0.39310357	0.39310357	0.39310357	0.7429494
367	K	0.38310018	0.38310018	0.38310018	0.7240434
368	M	0.14970595	0.14970595	0.14970595	0.28293803
369	P	0.25323802	0.25323802	0.25323802	0.47860935
370	Y	0.18151301	0.18151301	0.18151301	0.34305206
371	L	0.04204039	0.04204039	0.04204039	0.079454586
372	H	0.2564498	0.2564498	0.2564498	0.48467946
373	A	0.13656993	0.13656993	0.13656993	0.2581115
374	V	0.13467295	0.13467295	0.13467295	0.2545263
375	V	0.11111614	0.11111614	0.11111614	0.2100049
376	K	0.14103633	0.14103633	0.14103633	0.2665528
377	E	0.07309579	0.07309579	0.07309579	0.13814801
378	L	0.0052618124	0.0052618124	0.0052618124	0.009944607
379	L	-0.018558683	0.018558683	0.018558683	0.03507514
380	R	0.13537145	0.13537145	0.13537145	0.2558464
381	K	0.1349777	0.1349777	0.1349777	0.25510225
382	H	0.017899834	0.017899834	0.017899834	0.033829942
383	P	0.04593792	0.04593792	0.04593792	0.08682077
384	P	-0.07549746	0.07549746	0.07549746	0.14268707
385	T	-0.05617963	0.05617963	0.05617963	0.106177166
386	H	0.023565758	0.023565758	0.023565758	0.044538304
387	F	0.008687979	0.008687979	0.008687979	0.01641992
388	V	-0.07093725	0.07093725	0.07093725	0.13406846
389	L	-0.10716759	0.10716759	0.10716759	0.20254229
390	T	-0.04390291	0.04390291	0.04390291	0.08297468
391	H	-0.061554924	0.061554924	0.061554924	0.11633625
392	A	0.061069988	0.061069988	0.061069988	0.11541974
393	V	-0.016110713	0.016110713	0.016110713	0.030448578
394	T	0.055019956	0.055019956	0.055019956	0.10398543
395	E	0.1930332	0.1930332	0.1930332	0.36482474
396	P	0.2965081	0.2965081	0.2965081	0.56038797
397	T	0.06400055	0.06400055	0.06400055	0.12095837
398	T	0.22055025	0.22055025	0.22055025	0.4168308
399	L	0.15524693	0.15524693	0.15524693	0.29341024
400	A	0.19839676	0.19839676	0.19839676	0.3749616
401	G	0.26471192	0.26471192	0.26471192	0.5002945
402	F	0.26810876	0.26810876	0.26810876	0.5067144
403	D	0.3215781	0.3215781	0.3215781	0.6077692
404	I	0.10974058	0.10974058	0.10974058	0.20740514
405	P	0.22547904	0.22547904	0.22547904	0.426146
406	T	0.1765527	0.1765527	0.1765527	0.33367726
407	Y	0.16189884	0.16189884	0.16189884	0.30598208
408	A	0.07846861	0.07846861	0.07846861	0.14830242
409	N	0.21976511	0.21976511	0.21976511	0.41534692
410	V	0.17835082	0.17835082	0.17835082	0.33707565
411	E	0.036970325	0.036970325	0.036970325	0.06987238
412	V	0.1407559	0.1407559	0.1407559	0.2660228
413	Y	0.055924702	0.055924702	0.055924702	0.10569537
414	T	0.07943141	0.07943141	0.07943141	0.15012206
415	P	0.20541042	0.20541042	0.20541042	0.38821715
416	A	0.14391197	0.14391197	0.14391197	0.27198765
417	I	0.21644215	0.21644215	0.21644215	0.40906668
418	G	0.060451724	0.060451724	0.060451724	0.11425125
419	E	0.30840844	0.30840844	0.30840844	0.5828791
420	D	0.24650776	0.24650776	0.24650776	0.46588942
421	P	0.31729394	0.31729394	0.31729394	0.5996724
422	R	0.3298477	0.3298477	0.3298477	0.6233984
423	L	0.19817817	0.19817817	0.19817817	0.37454852
424	W	0.12774886	0.12774886	0.12774886	0.24144004
425	T	0.33406872	0.33406872	0.33406872	0.63137597
426	N	0.2664348	0.2664348	0.2664348	0.5035507
427	P	0.22817081	0.22817081	0.22817081	0.43123335
428	E	0.33188373	0.33188373	0.33188373	0.62724644
429	K	0.352377	0.352377	0.352377	0.6659779
430	F	0.077705115	0.077705115	0.077705115	0.14685944
431	D	0.2622825	0.2622825	0.2622825	0.495703
432	P	0.059541892	0.059541892	0.059541892	0.1125317
433	E	0.2650071	0.2650071	0.2650071	0.5008524
434	R	0.18846641	0.18846641	0.18846641	0.3561937
435	F	0.06973872	0.06973872	0.06973872	0.13180329
436	I	0.27704728	0.27704728	0.27704728	0.52360785
437	S	0.37755865	0.37755865	0.37755865	0.7135702
438	G	0.3988693	0.3988693	0.3988693	0.7538464
439	G	0.37096554	0.37096554	0.37096554	0.70110947
440	E	0.4059195	0.4059195	0.4059195	0.76717097
441	D	0.41338238	0.41338238	0.41338238	0.7812755
442	A	0.36381945	0.36381945	0.36381945	0.68760365
443	D	0.33209977	0.33209977	0.33209977	0.62765473
444	I	0.33546242	0.33546242	0.33546242	0.63401
445	T	0.2756287	0.2756287	0.2756287	0.5209268
446	G	0.33443728	0.33443728	0.33443728	0.63207257
447	V	0.3603918	0.3603918	0.3603918	0.6811255
448	T	0.38633525	0.38633525	0.38633525	0.73015755
449	G	0.35190487	0.35190487	0.35190487	0.66508555
450	V	0.28032452	0.28032452	0.28032452	0.52980167
451	R	0.25387484	0.25387484	0.25387484	0.4798129
452	M	0.17319892	0.17319892	0.17319892	0.32733876
453	M	0.16507848	0.16507848	0.16507848	0.31199145
454	P	0.05918853	0.05918853	0.05918853	0.11186386
455	F	0.021121446	0.021121446	0.021121446	0.039918654
456	G	-0.075783566	0.075783566	0.075783566	0.14322779
457	V	-0.00085606147	0.00085606147	0.00085606147	0.0016179206
458	G	0.031220675	0.031220675	0.031220675	0.05900578
459	R	-0.092575826	0.092575826	0.092575826	0.17496446
460	R	-0.038490523	0.038490523	0.038490523	0.07274549
461	I	-0.17280363	0.17280363	0.17280363	0.32659167
462	C	0.017576769	0.017576769	0.017576769	0.033219364
463	P	-0.108513325	0.108513325	0.108513325	0.20508568
464	G	0.048756227	0.048756227	0.048756227	0.092147246
465	L	-0.0406637	0.0406637	0.0406637	0.0768527
466	A	-0.042196136	0.042196136	0.042196136	0.07974894
467	M	-0.036836244	0.036836244	0.036836244	0.06961897
468	G	-0.02435252	0.02435252	0.02435252	0.046025254
469	T	0.08527252	0.08527252	0.08527252	0.16116153
470	V	0.08648308	0.08648308	0.08648308	0.16344944
471	H	-0.066411965	0.066411965	0.066411965	0.12551585
472	I	0.033021256	0.033021256	0.033021256	0.0624088
473	H	0.16375816	0.16375816	0.16375816	0.3094961
474	L	0.084744476	0.084744476	0.084744476	0.16016354
475	M	0.06779336	0.06779336	0.06779336	0.12812664
476	L	0.08868201	0.08868201	0.08868201	0.16760531
477	A	0.03955439	0.03955439	0.03955439	0.07475615
478	R	0.06895014	0.06895014	0.06895014	0.1303129
479	M	0.16945094	0.16945094	0.16945094	0.32025522
480	V	0.14894341	0.14894341	0.14894341	0.28149685
481	Q	0.16888104	0.16888104	0.16888104	0.31917816
482	E	0.29900008	0.29900008	0.29900008	0.56509775
483	F	0.22077397	0.22077397	0.22077397	0.4172536
484	E	0.38760832	0.38760832	0.38760832	0.7325636
485	W	0.15395725	0.15395725	0.15395725	0.2909728
486	S	0.43109447	0.43109447	0.43109447	0.8147506
487	A	0.35477546	0.35477546	0.35477546	0.6705109
488	L	0.39735085	0.39735085	0.39735085	0.7509766
489	P	0.40909088	0.40909088	0.40909088	0.77316475
490	E	0.37865454	0.37865454	0.37865454	0.7156413
491	K	0.4043326	0.4043326	0.4043326	0.76417184
492	K	0.40399724	0.40399724	0.40399724	0.763538
493	V	0.3886815	0.3886815	0.3886815	0.7345919
494	D	0.35562646	0.35562646	0.35562646	0.67211926
495	F	0.22828469	0.22828469	0.22828469	0.43144858
496	T	0.31611064	0.31611064	0.31611064	0.59743595
497	G	0.30293766	0.30293766	0.30293766	0.57253957
498	K	0.31380787	0.31380787	0.31380787	0.59308386
499	L	0.19581415	0.19581415	0.19581415	0.3700806
500	E	0.08760661	0.08760661	0.08760661	0.16557285
501	F	0.12873176	0.12873176	0.12873176	0.24329767
502	T	-0.033579133	0.033579133	0.033579133	0.06346317
503	V	0.054584265	0.054584265	0.054584265	0.10316199
504	V	-0.02228873	0.02228873	0.02228873	0.042124774
505	M	0.034831665	0.034831665	0.034831665	0.0658304
506	K	0.17332184	0.17332184	0.17332184	0.3275711
507	E	0.25522757	0.25522757	0.25522757	0.48236948
508	S	0.2870534	0.2870534	0.2870534	0.54251903
509	L	0.2262798	0.2262798	0.2262798	0.42765942
510	R	0.36933807	0.36933807	0.36933807	0.6980336
511	A	0.15806906	0.15806906	0.15806906	0.29874396
512	I	0.40631363	0.40631363	0.40631363	0.7679159
513	I	0.27103093	0.27103093	0.27103093	0.5122372
514	K	0.4089404	0.4089404	0.4089404	0.7728804
515	P	0.4400653	0.4400653	0.4400653	0.83170515
516	R	0.3513347	0.3513347	0.3513347	0.66400796
517	A	0.42010742	0.42010742	0.42010742	0.7939856
