## Supplementary material for "The N-Terminus of *Sophora tonkinensis* Cytochrome P450s Evolves Neutrally yet Encodes Rich Functional Information: A Protein Language Model Analysis": Dataset S1: StonChr1BG020720.1_residue_importance.csv

position	amino_acid	cosine_similarity	abs_cosine	final_score	final_score_norm
1	M	0.48778784	0.48778784	0.48778784	0.89196706
2	D	0.47987345	0.47987345	0.47987345	0.8774948
3	F	0.49980578	0.49980578	0.49980578	0.913943
4	V	0.48285073	0.48285073	0.48285073	0.8829391
5	T	0.50913996	0.50913996	0.50913996	0.93101144
6	C	0.54686755	0.54686755	0.54686755	1.0
7	A	0.50679624	0.50679624	0.50679624	0.92672575
8	V	0.51928455	0.51928455	0.51928455	0.94956183
9	L	0.52192557	0.52192557	0.52192557	0.9543912
10	L	0.5201194	0.5201194	0.5201194	0.9510885
11	V	0.5104109	0.5104109	0.5104109	0.93333554
12	L	0.5088328	0.5088328	0.5088328	0.93044984
13	T	0.51230586	0.51230586	0.51230586	0.9368006
14	C	0.53464174	0.53464174	0.53464174	0.9776439
15	A	0.50439906	0.50439906	0.50439906	0.9223423
16	A	0.5083048	0.5083048	0.5083048	0.92948425
17	I	0.50680906	0.50680906	0.50680906	0.92674917
18	H	0.52575445	0.52575445	0.52575445	0.96139264
19	A	0.5039366	0.5039366	0.5039366	0.9214966
20	L	0.4994043	0.4994043	0.4994043	0.9132089
21	C	0.5177172	0.5177172	0.5177172	0.94669574
22	S	0.51229185	0.51229185	0.51229185	0.936775
23	F	0.48761484	0.48761484	0.48761484	0.89165074
24	L	0.47407126	0.47407126	0.47407126	0.866885
25	T	0.4784951	0.4784951	0.4784951	0.87497437
26	R	0.46453023	0.46453023	0.46453023	0.84943825
27	T	0.4444395	0.4444395	0.4444395	0.81270045
28	K	0.441819	0.441819	0.441819	0.80790865
29	K	0.44113737	0.44113737	0.44113737	0.8066622
30	P	0.47370428	0.47370428	0.47370428	0.8662139
31	N	0.46013862	0.46013862	0.46013862	0.8414078
32	Q	0.43542847	0.43542847	0.43542847	0.7962229
33	K	0.3808391	0.3808391	0.3808391	0.696401
34	L	0.250694	0.250694	0.250694	0.45841813
35	P	0.20954475	0.20954475	0.20954475	0.38317275
36	P	0.25344682	0.25344682	0.25344682	0.46345192
37	G	0.18681215	0.18681215	0.18681215	0.34160402
38	P	0.15388888	0.15388888	0.15388888	0.28140065
39	S	0.2156191	0.2156191	0.2156191	0.3942803
40	R	0.12294947	0.12294947	0.12294947	0.22482495
41	L	0.0074871057	0.0074871057	0.0074871057	0.0136908945
42	P	0.12601385	0.12601385	0.12601385	0.23042846
43	I	-0.043098833	0.043098833	0.043098833	0.07881037
44	I	-0.0047165114	0.0047165114	0.0047165114	0.008624596
45	G	0.1621002	0.1621002	0.1621002	0.29641584
46	N	0.00060005765	0.00060005765	0.00060005765	0.0010972632
47	L	-0.005312521	0.005312521	0.005312521	0.009714456
48	L	0.12572749	0.12572749	0.12572749	0.22990483
49	E	0.2085047	0.2085047	0.2085047	0.38127095
50	L	0.20527808	0.20527808	0.20527808	0.37537074
51	G	0.23081735	0.23081735	0.23081735	0.42207175
52	D	0.32204905	0.32204905	0.32204905	0.5888977
53	K	0.2517292	0.2517292	0.2517292	0.46031108
54	P	0.24292307	0.24292307	0.24292307	0.44420823
55	H	0.053082902	0.053082902	0.053082902	0.0970672
56	Q	0.33477542	0.33477542	0.33477542	0.6121691
57	S	0.27739397	0.27739397	0.27739397	0.5072416
58	M	0.17592768	0.17592768	0.17592768	0.32170072
59	H	0.23663443	0.23663443	0.23663443	0.43270886
60	K	0.42184454	0.42184454	0.42184454	0.7713834
61	L	0.29018664	0.29018664	0.29018664	0.5306342
62	A	0.11296477	0.11296477	0.11296477	0.20656697
63	K	0.399697	0.399697	0.399697	0.7308845
64	I	0.36686352	0.36686352	0.36686352	0.67084527
65	H	0.23431066	0.23431066	0.23431066	0.4284596
66	G	0.14059862	0.14059862	0.14059862	0.25709814
67	P	0.29785278	0.29785278	0.29785278	0.5446525
68	L	0.09493249	0.09493249	0.09493249	0.17359321
69	M	-0.061594274	0.061594274	0.061594274	0.11263106
70	S	0.21496624	0.21496624	0.21496624	0.39308646
71	L	0.10421882	0.10421882	0.10421882	0.19057415
72	K	0.2734431	0.2734431	0.2734431	0.50001705
73	L	0.060239248	0.060239248	0.060239248	0.110153265
74	G	0.112430856	0.112430856	0.112430856	0.20559065
75	H	0.06373629	0.06373629	0.06373629	0.11654795
76	I	0.09788876	0.09788876	0.09788876	0.17899902
77	T	0.26037315	0.26037315	0.26037315	0.47611737
78	S	0.10026194	0.10026194	0.10026194	0.18333861
79	V	0.05529196	0.05529196	0.05529196	0.10110667
80	I	-0.03679865	0.03679865	0.03679865	0.067289874
81	I	0.08509653	0.08509653	0.08509653	0.15560721
82	S	0.014907798	0.014907798	0.014907798	0.027260344
83	S	0.059144437	0.059144437	0.059144437	0.1081513
84	A	0.107664086	0.107664086	0.107664086	0.19687416
85	E	0.36831865	0.36831865	0.36831865	0.67350614
86	M	0.214327	0.214327	0.214327	0.39191756
87	A	0.066897064	0.066897064	0.066897064	0.12232773
88	K	0.18547088	0.18547088	0.18547088	0.33915138
89	E	0.30131292	0.30131292	0.30131292	0.55097973
90	V	-0.05391653	0.05391653	0.05391653	0.098591566
91	L	-0.09221362	0.09221362	0.09221362	0.1686215
92	Q	0.100628406	0.100628406	0.100628406	0.18400873
93	T	0.06418393	0.06418393	0.06418393	0.11736649
94	H	-0.03286081	0.03286081	0.03286081	0.06008916
95	D	-0.016245123	0.016245123	0.016245123	0.029705772
96	Q	0.007922232	0.007922232	0.007922232	0.014486564
97	F	0.02602609	0.02602609	0.02602609	0.047591213
98	L	-0.10268192	0.10268192	0.10268192	0.18776378
99	S	-0.01938212	0.01938212	0.01938212	0.035442073
100	N	0.058216188	0.058216188	0.058216188	0.10645391
101	R	0.10828778	0.10828778	0.10828778	0.19801465
102	T	0.1519049	0.1519049	0.1519049	0.27777272
103	I	0.13023359	0.13023359	0.13023359	0.23814467
104	P	0.18712534	0.18712534	0.18712534	0.3421767
105	Q	0.21588887	0.21588887	0.21588887	0.3947736
106	S	0.21097718	0.21097718	0.21097718	0.3857921
107	V	0.25114137	0.25114137	0.25114137	0.45923617
108	S	0.37001473	0.37001473	0.37001473	0.67660755
109	V	0.22988732	0.22988732	0.22988732	0.42037112
110	L	0.3308036	0.3308036	0.3308036	0.60490626
111	H	0.37900537	0.37900537	0.37900537	0.6930478
112	H	0.2937977	0.2937977	0.2937977	0.5372374
113	E	0.2943265	0.2943265	0.2943265	0.5382044
114	N	0.29990947	0.29990947	0.29990947	0.54841334
115	Y	0.2556725	0.2556725	0.2556725	0.46752182
116	S	0.07580315	0.07580315	0.07580315	0.13861337
117	L	0.095147595	0.095147595	0.095147595	0.17398654
118	A	-0.064980336	0.064980336	0.064980336	0.118822806
119	F	0.0035897724	0.0035897724	0.0035897724	0.0065642446
120	I	0.041473918	0.041473918	0.041473918	0.07583906
121	P	0.22996369	0.22996369	0.22996369	0.42051077
122	V	0.07790596	0.07790596	0.07790596	0.14245856
123	S	0.17321478	0.17321478	0.17321478	0.31673992
124	P	0.2576671	0.2576671	0.2576671	0.4711691
125	L	0.20248574	0.20248574	0.20248574	0.37026468
126	W	0.042436916	0.042436916	0.042436916	0.07759999
127	R	0.19178963	0.19178963	0.19178963	0.3507058
128	D	0.32434064	0.32434064	0.32434064	0.5930881
129	L	0.13450706	0.13450706	0.13450706	0.24595912
130	R	0.035297897	0.035297897	0.035297897	0.0645456
131	K	0.16068089	0.16068089	0.16068089	0.2938205
132	I	0.07870863	0.07870863	0.07870863	0.14392631
133	C	0.0008809833	0.0008809833	0.0008809833	0.0016109629
134	N	0.13847572	0.13847572	0.13847572	0.25321618
135	T	0.17571396	0.17571396	0.17571396	0.3213099
136	Q	0.13218427	0.13218427	0.13218427	0.24171166
137	L	-0.071169764	0.071169764	0.071169764	0.13014077
138	F	-0.07985203	0.07985203	0.07985203	0.14601713
139	T	0.056545988	0.056545988	0.056545988	0.10339978
140	H	0.17755368	0.17755368	0.17755368	0.324674
141	K	0.22056064	0.22056064	0.22056064	0.40331638
142	S	0.19251409	0.19251409	0.19251409	0.35203058
143	L	0.032102536	0.032102536	0.032102536	0.05870258
144	D	0.2194823	0.2194823	0.2194823	0.40134454
145	D	0.34908286	0.34908286	0.34908286	0.63833165
146	S	0.12910719	0.12910719	0.12910719	0.23608494
147	Q	0.21824479	0.21824479	0.21824479	0.39908162
148	D	0.36349434	0.36349434	0.36349434	0.6646844
149	I	0.25469875	0.25469875	0.25469875	0.46574122
150	R	0.044509854	0.044509854	0.044509854	0.08139056
151	R	0.32316285	0.32316285	0.32316285	0.5909344
152	N	0.429575	0.429575	0.429575	0.78551924
153	K	0.1947123	0.1947123	0.1947123	0.3560502
154	V	0.24732098	0.24732098	0.24732098	0.45225024
155	Q	0.4275179	0.4275179	0.4275179	0.78175765
156	Q	0.3901109	0.3901109	0.3901109	0.71335536
157	L	0.22334783	0.22334783	0.22334783	0.40841302
158	L	0.34034914	0.34034914	0.34034914	0.6223612
159	T	0.44139954	0.44139954	0.44139954	0.8071416
160	D	0.45292208	0.45292208	0.45292208	0.82821167
161	V	0.26455238	0.26455238	0.26455238	0.48375952
162	H	0.4371258	0.4371258	0.4371258	0.79932666
163	E	0.45830694	0.45830694	0.45830694	0.8380584
164	S	0.3985881	0.3985881	0.3985881	0.72885674
165	S	0.32565272	0.32565272	0.32565272	0.59548736
166	Q	0.43452626	0.43452626	0.43452626	0.7945731
167	I	0.37205037	0.37205037	0.37205037	0.68033
168	G	0.35374752	0.35374752	0.35374752	0.64686143
169	E	0.39429522	0.39429522	0.39429522	0.7210068
170	A	0.24713805	0.24713805	0.24713805	0.45191574
171	V	0.25726885	0.25726885	0.25726885	0.47044086
172	D	0.16205896	0.16205896	0.16205896	0.29634044
173	I	0.057660587	0.057660587	0.057660587	0.10543794
174	G	0.14180999	0.14180999	0.14180999	0.25931323
175	R	0.3111595	0.3111595	0.3111595	0.5689851
176	E	0.28351483	0.28351483	0.28351483	0.51843417
177	A	0.058615558	0.058615558	0.058615558	0.107184194
178	F	0.11591745	0.11591745	0.11591745	0.21196623
179	K	0.2986418	0.2986418	0.2986418	0.5460953
180	I	0.16200128	0.16200128	0.16200128	0.29623497
181	T	0.06693723	0.06693723	0.06693723	0.12240118
182	I	0.076201886	0.076201886	0.076201886	0.13934249
183	N	0.18490802	0.18490802	0.18490802	0.33812213
184	L	0.013077267	0.013077267	0.013077267	0.023913043
185	L	-0.06874288	0.06874288	0.06874288	0.12570298
186	S	0.050975766	0.050975766	0.050975766	0.0932141
187	N	0.19111203	0.19111203	0.19111203	0.34946674
188	T	0.02004416	0.02004416	0.02004416	0.036652677
189	I	0.0109146545	0.0109146545	0.0109146545	0.019958498
190	F	0.057572097	0.057572097	0.057572097	0.10527612
191	S	-0.0149594555	0.0149594555	0.0149594555	0.027354805
192	E	0.31150705	0.31150705	0.31150705	0.56962067
193	D	0.1647877	0.1647877	0.1647877	0.30133018
194	L	0.20686568	0.20686568	0.20686568	0.37827384
195	V	0.28966317	0.28966317	0.28966317	0.52967703
196	H	0.43506694	0.43506694	0.43506694	0.7955618
197	S	0.43253332	0.43253332	0.43253332	0.79092884
198	S	0.43836668	0.43836668	0.43836668	0.8015957
199	G	0.42990282	0.42990282	0.42990282	0.78611875
200	T	0.44698185	0.44698185	0.44698185	0.8173494
201	A	0.3959325	0.3959325	0.3959325	0.7240007
202	G	0.4139064	0.4139064	0.4139064	0.7568677
203	E	0.4219683	0.4219683	0.4219683	0.7716097
204	F	0.15018749	0.15018749	0.15018749	0.2746323
205	K	0.32154685	0.32154685	0.32154685	0.5879794
206	D	0.44037452	0.44037452	0.44037452	0.8052672
207	L	0.29455665	0.29455665	0.29455665	0.5386252
208	I	0.21100394	0.21100394	0.21100394	0.38584104
209	T	0.36802033	0.36802033	0.36802033	0.67296064
210	N	0.38225475	0.38225475	0.38225475	0.6989896
211	I	0.2500721	0.2500721	0.2500721	0.4572809
212	T	0.1720088	0.1720088	0.1720088	0.31453466
213	K	0.37846932	0.37846932	0.37846932	0.6920676
214	L	0.28880385	0.28880385	0.28880385	0.5281057
215	V	0.14755557	0.14755557	0.14755557	0.2698196
216	G	0.11878167	0.11878167	0.11878167	0.21720374
217	S	0.24337667	0.24337667	0.24337667	0.4450377
218	P	0.14486046	0.14486046	0.14486046	0.2648913
219	N	0.045442577	0.045442577	0.045442577	0.08309613
220	I	0.15309617	0.15309617	0.15309617	0.2799511
221	A	0.026929285	0.026929285	0.026929285	0.049242795
222	D	0.017442033	0.017442033	0.017442033	0.031894438
223	F	0.060868144	0.060868144	0.060868144	0.11130326
224	F	0.06148261	0.06148261	0.06148261	0.11242687
225	P	0.098185435	0.098185435	0.098185435	0.17954153
226	M	0.15123275	0.15123275	0.15123275	0.27654365
227	L	0.13173692	0.13173692	0.13173692	0.24089365
228	K	0.23075283	0.23075283	0.23075283	0.42195377
229	T	0.30208838	0.30208838	0.30208838	0.5523977
230	I	0.21347223	0.21347223	0.21347223	0.39035454
231	D	0.20239876	0.20239876	0.20239876	0.37010562
232	P	0.2239956	0.2239956	0.2239956	0.40959752
233	Q	0.09681435	0.09681435	0.09681435	0.17703436
234	G	0.1925251	0.1925251	0.1925251	0.3520507
235	V	0.31573594	0.31573594	0.31573594	0.5773536
236	K	0.3403469	0.3403469	0.3403469	0.62235713
237	R	0.32098156	0.32098156	0.32098156	0.5869457
238	Q	0.44101134	0.44101134	0.44101134	0.8064317
239	Q	0.31068718	0.31068718	0.31068718	0.56812143
240	T	0.4506214	0.4506214	0.4506214	0.82400465
241	K	0.44797462	0.44797462	0.44797462	0.81916475
242	N	0.35846224	0.35846224	0.35846224	0.65548277
243	V	0.34491625	0.34491625	0.34491625	0.6307126
244	A	0.42940152	0.42940152	0.42940152	0.785202
245	K	0.4456813	0.4456813	0.4456813	0.8149712
246	V	0.34827426	0.34827426	0.34827426	0.63685304
247	L	0.36174172	0.36174172	0.36174172	0.6614796
248	D	0.44737393	0.44737393	0.44737393	0.8180663
249	I	0.34439895	0.34439895	0.34439895	0.62976664
250	F	0.27134153	0.27134153	0.27134153	0.49617413
251	D	0.4491194	0.4491194	0.4491194	0.82125807
252	R	0.4422501	0.4422501	0.4422501	0.8086969
253	L	0.32702073	0.32702073	0.32702073	0.5979889
254	I	0.3205086	0.3205086	0.3205086	0.58608085
255	R	0.44293234	0.44293234	0.44293234	0.80994445
256	Q	0.4701928	0.4701928	0.4701928	0.8597928
257	R	0.25900117	0.25900117	0.25900117	0.47360858
258	L	0.45197445	0.45197445	0.45197445	0.82647884
259	K	0.47583038	0.47583038	0.47583038	0.8701017
260	H	0.4620855	0.4620855	0.4620855	0.84496784
261	R	0.3864268	0.3864268	0.3864268	0.70661867
262	E	0.46852598	0.46852598	0.46852598	0.8567449
263	S	0.43731797	0.43731797	0.43731797	0.799678
264	T	0.4340471	0.4340471	0.4340471	0.79369694
265	G	0.44340172	0.44340172	0.44340172	0.81080276
266	S	0.43784717	0.43784717	0.43784717	0.8006457
267	D	0.4777844	0.4777844	0.4777844	0.8736748
268	T	0.46824774	0.46824774	0.46824774	0.8562361
269	H	0.4311498	0.4311498	0.4311498	0.788399
270	N	0.4175958	0.4175958	0.4175958	0.7636142
271	D	0.19283089	0.19283089	0.19283089	0.35260987
272	M	0.13251328	0.13251328	0.13251328	0.24231331
273	L	0.11887852	0.11887852	0.11887852	0.21738082
274	N	0.30374292	0.30374292	0.30374292	0.5554232
275	A	0.38854033	0.38854033	0.38854033	0.71048343
276	L	0.24398397	0.24398397	0.24398397	0.4461482
277	L	0.34867486	0.34867486	0.34867486	0.6375856
278	N	0.4722127	0.4722127	0.4722127	0.8634864
279	I	0.47490418	0.47490418	0.47490418	0.868408
280	S	0.46021765	0.46021765	0.46021765	0.8415523
281	K	0.5181974	0.5181974	0.5181974	0.9475739
282	E	0.5131905	0.5131905	0.5131905	0.93841827
283	N	0.5249922	0.5249922	0.5249922	0.95999885
284	E	0.51263213	0.51263213	0.51263213	0.93739724
285	M	0.53418314	0.53418314	0.53418314	0.9768053
286	M	0.49325615	0.49325615	0.49325615	0.9019664
287	D	0.5040481	0.5040481	0.5040481	0.92170054
288	K	0.49946347	0.49946347	0.49946347	0.9133171
289	T	0.45553645	0.45553645	0.45553645	0.8329923
290	M	0.38934207	0.38934207	0.38934207	0.71194947
291	I	0.41418132	0.41418132	0.41418132	0.7573705
292	E	0.38173	0.38173	0.38173	0.69803005
293	H	0.23934582	0.23934582	0.23934582	0.4376669
294	L	0.25324127	0.25324127	0.25324127	0.46307606
295	A	0.22677866	0.22677866	0.22677866	0.41468662
296	H	0.24903284	0.24903284	0.24903284	0.45538053
297	D	0.13770096	0.13770096	0.13770096	0.25179946
298	L	0.10003004	0.10003004	0.10003004	0.18291457
299	F	0.042879116	0.042879116	0.042879116	0.07840859
300	V	0.021162217	0.021162217	0.021162217	0.038697153
301	A	0.12517731	0.12517731	0.12517731	0.22889876
302	G	0.15971404	0.15971404	0.15971404	0.2920525
303	T	0.024484124	0.024484124	0.024484124	0.04477158
304	D	0.07203688	0.07203688	0.07203688	0.13172637
305	T	0.06895547	0.06895547	0.06895547	0.12609173
306	T	0.069514334	0.069514334	0.069514334	0.12711366
307	A	0.04914991	0.04914991	0.04914991	0.08987535
308	A	0.06793762	0.06793762	0.06793762	0.12423048
309	T	0.10809661	0.10809661	0.10809661	0.19766507
310	L	0.17800355	0.17800355	0.17800355	0.32549664
311	E	0.14275438	0.14275438	0.14275438	0.26104012
312	W	0.08158622	0.08158622	0.08158622	0.14918827
313	A	0.10117456	0.10117456	0.10117456	0.18500744
314	M	0.027206082	0.027206082	0.027206082	0.049748942
315	T	0.08814779	0.08814779	0.08814779	0.16118672
316	E	0.05882539	0.05882539	0.05882539	0.10756789
317	L	0.14871146	0.14871146	0.14871146	0.27193323
318	V	0.04767819	0.04767819	0.04767819	0.08718417
319	L	0.2954126	0.2954126	0.2954126	0.5401904
320	N	0.26815662	0.26815662	0.26815662	0.49035022
321	P	0.3877969	0.3877969	0.3877969	0.709124
322	E	0.45375505	0.45375505	0.45375505	0.8297348
323	I	0.32548425	0.32548425	0.32548425	0.5951793
324	M	0.29309747	0.29309747	0.29309747	0.535957
325	S	0.47936553	0.47936553	0.47936553	0.87656605
326	K	0.47484618	0.47484618	0.47484618	0.868302
327	A	0.26139122	0.26139122	0.26139122	0.47797903
328	K	0.42223734	0.42223734	0.42223734	0.77210164
329	K	0.5114162	0.5114162	0.5114162	0.9351738
330	E	0.37116355	0.37116355	0.37116355	0.6787083
331	L	0.26376954	0.26376954	0.26376954	0.482328
332	E	0.48066774	0.48066774	0.48066774	0.87894726
333	E	0.49702927	0.49702927	0.49702927	0.9088659
334	T	0.40888226	0.40888226	0.40888226	0.7476806
335	I	0.32204708	0.32204708	0.32204708	0.5888941
336	G	0.43038937	0.43038937	0.43038937	0.78700846
337	K	0.4396436	0.4396436	0.4396436	0.80393064
338	G	0.41874006	0.41874006	0.41874006	0.76570654
339	K	0.41410014	0.41410014	0.41410014	0.757222
340	P	0.42823988	0.42823988	0.42823988	0.7830779
341	V	0.30421445	0.30421445	0.30421445	0.55628544
342	E	0.32205802	0.32205802	0.32205802	0.5889141
343	E	0.21015261	0.21015261	0.21015261	0.3842843
344	S	0.30619875	0.30619875	0.30619875	0.55991393
345	D	0.35421127	0.35421127	0.35421127	0.6477094
346	I	0.33930644	0.33930644	0.33930644	0.62045455
347	A	0.3253285	0.3253285	0.3253285	0.5948945
348	R	0.37060827	0.37060827	0.37060827	0.67769295
349	L	0.17308767	0.17308767	0.17308767	0.3165075
350	P	0.29131904	0.29131904	0.29131904	0.53270495
351	Y	0.19787917	0.19787917	0.19787917	0.3618411
352	L	0.062428515	0.062428515	0.062428515	0.11415655
353	Q	0.22931297	0.22931297	0.22931297	0.41932085
354	A	0.09202885	0.09202885	0.09202885	0.16828361
355	I	0.044514485	0.044514485	0.044514485	0.08139902
356	I	0.119640455	0.119640455	0.119640455	0.2187741
357	K	0.08507806	0.08507806	0.08507806	0.15557343
358	E	0.010258561	0.010258561	0.010258561	0.018758766
359	T	-0.005350477	0.005350477	0.005350477	0.009783863
360	F	-0.025014102	0.025014102	0.025014102	0.045740698
361	R	0.08141969	0.08141969	0.08141969	0.14888375
362	L	-0.05878567	0.05878567	0.05878567	0.10749526
363	H	-0.021169804	0.021169804	0.021169804	0.038711026
364	P	-0.013550941	0.013550941	0.013550941	0.0247792
365	P	-0.045526903	0.045526903	0.045526903	0.08325033
366	V	-0.012589632	0.012589632	0.012589632	0.023021353
367	P	0.03136956	0.03136956	0.03136956	0.057362262
368	L	-0.020988856	0.020988856	0.020988856	0.038380146
369	L	-0.041758794	0.041758794	0.041758794	0.07635998
370	L	-0.06006648	0.06006648	0.06006648	0.109837346
371	P	0.06724624	0.06724624	0.06724624	0.12296624
372	R	0.03993406	0.03993406	0.03993406	0.07302328
373	K	0.22868107	0.22868107	0.22868107	0.4181654
374	A	-0.0058669415	0.0058669415	0.0058669415	0.010728268
375	E	0.16921921	0.16921921	0.16921921	0.30943364
376	R	0.30772144	0.30772144	0.30772144	0.5626983
377	D	0.3652428	0.3652428	0.3652428	0.66788167
378	V	0.2137571	0.2137571	0.2137571	0.39087546
379	D	0.36122766	0.36122766	0.36122766	0.66053957
380	I	0.2960542	0.2960542	0.2960542	0.54136366
381	C	0.30046704	0.30046704	0.30046704	0.54943293
382	G	0.34830186	0.34830186	0.34830186	0.6369035
383	F	0.2923109	0.2923109	0.2923109	0.53451866
384	T	0.38248768	0.38248768	0.38248768	0.69941556
385	I	0.16909611	0.16909611	0.16909611	0.30920854
386	P	0.191799	0.191799	0.191799	0.35072294
387	K	0.21222024	0.21222024	0.21222024	0.38806516
388	D	0.12758712	0.12758712	0.12758712	0.23330535
389	A	0.07630521	0.07630521	0.07630521	0.13953143
390	Q	0.14818315	0.14818315	0.14818315	0.27096716
391	V	0.101653695	0.101653695	0.101653695	0.18588358
392	M	0.06638249	0.06638249	0.06638249	0.12138678
393	V	-0.035009097	0.035009097	0.035009097	0.064017504
394	N	-0.023209903	0.023209903	0.023209903	0.042441543
395	V	-0.07376326	0.07376326	0.07376326	0.13488322
396	W	0.038097195	0.038097195	0.038097195	0.06966439
397	A	0.0027388516	0.0027388516	0.0027388516	0.005008254
398	I	0.04969756	0.04969756	0.04969756	0.09087677
399	G	-0.053068824	0.053068824	0.053068824	0.09704146
400	R	0.088917606	0.088917606	0.088917606	0.16259441
401	D	0.22684999	0.22684999	0.22684999	0.41481707
402	P	0.31945118	0.31945118	0.31945118	0.5841473
403	T	0.32224962	0.32224962	0.32224962	0.58926445
404	L	0.17074423	0.17074423	0.17074423	0.31222227
405	W	0.17217244	0.17217244	0.17217244	0.3148339
406	D	0.37847245	0.37847245	0.37847245	0.69207335
407	N	0.32299086	0.32299086	0.32299086	0.5906199
408	P	0.27163374	0.27163374	0.27163374	0.49670848
409	T	0.3168624	0.3168624	0.3168624	0.5794134
410	L	0.3344837	0.3344837	0.3344837	0.6116357
411	F	0.12690318	0.12690318	0.12690318	0.23205468
412	T	0.29999202	0.29999202	0.29999202	0.5485643
413	P	0.13002473	0.13002473	0.13002473	0.23776275
414	E	0.31256258	0.31256258	0.31256258	0.5715508
415	R	0.20710054	0.20710054	0.20710054	0.3787033
416	F	0.10693266	0.10693266	0.10693266	0.19553667
417	L	0.28130448	0.28130448	0.28130448	0.5143923
418	G	0.36977565	0.36977565	0.36977565	0.6761704
419	S	0.42344648	0.42344648	0.42344648	0.7743127
420	E	0.44947302	0.44947302	0.44947302	0.8219047
421	I	0.38377887	0.38377887	0.38377887	0.7017766
422	D	0.32901832	0.32901832	0.32901832	0.6016417
423	I	0.26754767	0.26754767	0.26754767	0.48923668
424	K	0.303251	0.303251	0.303251	0.55452365
425	G	0.27212173	0.27212173	0.27212173	0.4976008
426	R	0.3339459	0.3339459	0.3339459	0.61065227
427	N	0.31301686	0.31301686	0.31301686	0.5723815
428	F	0.25604102	0.25604102	0.25604102	0.46819568
429	E	0.21937126	0.21937126	0.21937126	0.4011415
430	L	0.12233528	0.12233528	0.12233528	0.22370183
431	A	0.0728128	0.0728128	0.0728128	0.13314523
432	P	0.08245766	0.08245766	0.08245766	0.15078178
433	F	0.07497049	0.07497049	0.07497049	0.13709077
434	G	0.049241737	0.049241737	0.049241737	0.09004326
435	A	-0.04046328	0.04046328	0.04046328	0.07399101
436	G	0.058607794	0.058607794	0.058607794	0.10717
437	R	0.0063495263	0.0063495263	0.0063495263	0.01161072
438	R	-0.037755273	0.037755273	0.037755273	0.06903915
439	I	-0.06629872	0.06629872	0.06629872	0.121233605
440	C	0.044742122	0.044742122	0.044742122	0.08181528
441	P	-0.06206925	0.06206925	0.06206925	0.113499604
442	G	0.13839649	0.13839649	0.13839649	0.2530713
443	M	0.099362716	0.099362716	0.099362716	0.1816943
444	M	0.11854983	0.11854983	0.11854983	0.21677978
445	L	0.077697426	0.077697426	0.077697426	0.14207722
446	A	0.107935384	0.107935384	0.107935384	0.19737025
447	I	0.19156444	0.19156444	0.19156444	0.35029402
448	R	0.10178596	0.10178596	0.10178596	0.18612543
449	M	-0.011473835	0.011473835	0.011473835	0.020981014
450	L	0.073840596	0.073840596	0.073840596	0.13502464
451	L	0.15002425	0.15002425	0.15002425	0.2743338
452	L	0.13406695	0.13406695	0.13406695	0.24515434
453	M	0.14233868	0.14233868	0.14233868	0.26027998
454	L	0.13286896	0.13286896	0.13286896	0.2429637
455	G	0.17428413	0.17428413	0.17428413	0.31869534
456	S	0.24311063	0.24311063	0.24311063	0.4445512
457	L	0.1965388	0.1965388	0.1965388	0.35939014
458	I	0.12239263	0.12239263	0.12239263	0.22380672
459	N	0.27260742	0.27260742	0.27260742	0.49848893
460	S	0.33936483	0.33936483	0.33936483	0.6205613
461	F	0.21316162	0.21316162	0.21316162	0.38978654
462	D	0.3662897	0.3662897	0.3662897	0.669796
463	W	0.12570098	0.12570098	0.12570098	0.22985636
464	K	0.40420642	0.40420642	0.40420642	0.7391304
465	L	0.3244759	0.3244759	0.3244759	0.59333545
466	E	0.32437292	0.32437292	0.32437292	0.59314716
467	D	0.42429325	0.42429325	0.42429325	0.7758611
468	G	0.398913	0.398913	0.398913	0.7294508
469	M	0.41938585	0.41938585	0.41938585	0.7668874
470	K	0.43072894	0.43072894	0.43072894	0.78762937
471	V	0.4302754	0.4302754	0.4302754	0.7868
472	E	0.38797978	0.38797978	0.38797978	0.7094584
473	N	0.38258865	0.38258865	0.38258865	0.6996002
474	V	0.34053323	0.34053323	0.34053323	0.62269783
475	D	0.3503695	0.3503695	0.3503695	0.6406844
476	M	0.25465965	0.25465965	0.25465965	0.46566972
477	D	0.30611303	0.30611303	0.30611303	0.5597572
478	E	0.16997384	0.16997384	0.16997384	0.31081355
479	K	0.29978603	0.29978603	0.29978603	0.5481876
480	F	0.2326461	0.2326461	0.2326461	0.42541578
481	G	0.103651926	0.103651926	0.103651926	0.18953753
482	I	0.13954856	0.13954856	0.13954856	0.25517797
483	T	0.057538357	0.057538357	0.057538357	0.10521443
484	L	0.14674632	0.14674632	0.14674632	0.26833978
485	Q	0.13410322	0.13410322	0.13410322	0.24522066
486	K	0.10081716	0.10081716	0.10081716	0.18435389
487	A	0.17983538	0.17983538	0.17983538	0.3288463
488	Q	0.24744076	0.24744076	0.24744076	0.45246926
489	P	0.29059175	0.29059175	0.29059175	0.531375
490	L	0.23849818	0.23849818	0.23849818	0.4361169
491	R	0.33322617	0.33322617	0.33322617	0.60933614
492	V	0.21775147	0.21775147	0.21775147	0.39817956
493	V	0.3536118	0.3536118	0.3536118	0.64661324
494	P	0.34775546	0.34775546	0.34775546	0.6359044
495	V	0.42424548	0.42424548	0.42424548	0.7757737
496	T	0.45822006	0.45822006	0.45822006	0.8378995
497	T	0.47397703	0.47397703	0.47397703	0.8667127
498	S	0.49447393	0.49447393	0.49447393	0.9041932
499	N	0.44970232	0.44970232	0.44970232	0.82232404
