## Supplementary material for "The N-Terminus of *Sophora tonkinensis* Cytochrome P450s Evolves Neutrally yet Encodes Rich Functional Information: A Protein Language Model Analysis": Dataset S1: StonChr1BG024990.1_residue_importance.csv

position	amino_acid	cosine_similarity	abs_cosine	final_score	final_score_norm
1	M	0.4131635	0.4131635	0.4131635	0.84468096
2	P	0.36353666	0.36353666	0.36353666	0.74322265
3	C	0.42650303	0.42650303	0.42650303	0.87195253
4	S	0.43556568	0.43556568	0.43556568	0.89048046
5	L	0.39636838	0.39636838	0.39636838	0.8103446
6	S	0.42048126	0.42048126	0.42048126	0.8596415
7	L	0.38720942	0.38720942	0.38720942	0.7916198
8	S	0.41498387	0.41498387	0.41498387	0.8484025
9	S	0.39081782	0.39081782	0.39081782	0.7989969
10	L	0.40564165	0.40564165	0.40564165	0.8293031
11	S	0.37519667	0.37519667	0.37519667	0.76706064
12	L	0.38358554	0.38358554	0.38358554	0.78421104
13	F	0.38099974	0.38099974	0.38099974	0.7789246
14	P	0.37858227	0.37858227	0.37858227	0.7739822
15	P	0.39679772	0.39679772	0.39679772	0.8112223
16	H	0.40305266	0.40305266	0.40305266	0.8240101
17	N	0.38565263	0.38565263	0.38565263	0.78843707
18	K	0.39032263	0.39032263	0.39032263	0.7979845
19	T	0.35386503	0.35386503	0.35386503	0.72344977
20	T	0.358046	0.358046	0.358046	0.73199743
21	P	0.38097814	0.38097814	0.38097814	0.7788804
22	S	0.36384985	0.36384985	0.36384985	0.7438629
23	T	0.36214536	0.36214536	0.36214536	0.74037826
24	L	0.37172508	0.37172508	0.37172508	0.7599633
25	T	0.35267133	0.35267133	0.35267133	0.7210093
26	P	0.38623205	0.38623205	0.38623205	0.78962165
27	K	0.3830302	0.3830302	0.3830302	0.7830757
28	P	0.37708676	0.37708676	0.37708676	0.7709248
29	Y	0.38973513	0.38973513	0.38973513	0.79678345
30	P	0.39266774	0.39266774	0.39266774	0.8027789
31	P	0.4118523	0.4118523	0.4118523	0.84200025
32	H	0.4242864	0.4242864	0.4242864	0.8674208
33	R	0.4072978	0.4072978	0.4072978	0.8326889
34	F	0.43205553	0.43205553	0.43205553	0.88330424
35	T	0.4014677	0.4014677	0.4014677	0.8207698
36	V	0.40358147	0.40358147	0.40358147	0.8250912
37	K	0.4017259	0.4017259	0.4017259	0.8212976
38	S	0.31948626	0.31948626	0.31948626	0.65316504
39	S	0.40531072	0.40531072	0.40531072	0.8286265
40	S	0.43294936	0.43294936	0.43294936	0.8851316
41	D	0.4530825	0.4530825	0.4530825	0.92629224
42	K	0.42989403	0.42989403	0.42989403	0.8788852
43	N	0.41030553	0.41030553	0.41030553	0.83883804
44	P	0.42561427	0.42561427	0.42561427	0.87013555
45	T	0.38872647	0.38872647	0.38872647	0.7947213
46	T	0.38670462	0.38670462	0.38670462	0.7905878
47	T	0.3674567	0.3674567	0.3674567	0.7512369
48	T	0.3591277	0.3591277	0.3591277	0.7342089
49	T	0.36794814	0.36794814	0.36794814	0.7522416
50	T	0.37843296	0.37843296	0.37843296	0.773677
51	T	0.38466763	0.38466763	0.38466763	0.7864233
52	K	0.40321717	0.40321717	0.40321717	0.8243464
53	P	0.4116021	0.4116021	0.4116021	0.8414888
54	G	0.43232223	0.43232223	0.43232223	0.88384944
55	S	0.44956338	0.44956338	0.44956338	0.91909766
56	W	0.44652966	0.44652966	0.44652966	0.91289544
57	V	0.38167036	0.38167036	0.38167036	0.7802956
58	S	0.3923815	0.3923815	0.3923815	0.8021937
59	P	0.3991895	0.3991895	0.3991895	0.81611216
60	D	0.40949994	0.40949994	0.40949994	0.83719105
61	W	0.42479536	0.42479536	0.42479536	0.8684614
62	L	0.37343633	0.37343633	0.37343633	0.76346177
63	T	0.43262985	0.43262985	0.43262985	0.8844784
64	S	0.4596043	0.4596043	0.4596043	0.93962556
65	L	0.45357588	0.45357588	0.45357588	0.92730093
66	S	0.43648016	0.43648016	0.43648016	0.89235
67	R	0.47878835	0.47878835	0.47878835	0.97884583
68	T	0.44805717	0.44805717	0.44805717	0.91601837
69	L	0.4400079	0.4400079	0.4400079	0.89956224
70	T	0.4559081	0.4559081	0.4559081	0.93206894
71	T	0.4648732	0.4648732	0.4648732	0.9503974
72	G	0.47052652	0.47052652	0.47052652	0.9619552
73	K	0.47310957	0.47310957	0.47310957	0.96723604
74	D	0.4891356	0.4891356	0.4891356	1.0
75	D	0.46828648	0.46828648	0.46828648	0.9573756
76	S	0.46137905	0.46137905	0.46137905	0.9432539
77	G	0.42652002	0.42652002	0.42652002	0.8719873
78	I	0.3758527	0.3758527	0.3758527	0.76840186
79	P	0.40135938	0.40135938	0.40135938	0.8205483
80	V	0.3857252	0.3857252	0.3857252	0.7885854
81	A	0.37103617	0.37103617	0.37103617	0.7585548
82	S	0.45094907	0.45094907	0.45094907	0.9219306
83	A	0.36501932	0.36501932	0.36501932	0.74625385
84	K	0.44916055	0.44916055	0.44916055	0.9182741
85	L	0.3857725	0.3857725	0.3857725	0.7886821
86	D	0.40346593	0.40346593	0.40346593	0.82485497
87	D	0.3903836	0.3903836	0.3903836	0.7981092
88	V	0.24378689	0.24378689	0.24378689	0.4984035
89	S	0.29884076	0.29884076	0.29884076	0.6109569
90	D	0.37575418	0.37575418	0.37575418	0.76820046
91	L	0.2637669	0.2637669	0.2637669	0.5392511
92	L	0.2427585	0.2427585	0.2427585	0.49630103
93	G	0.3013828	0.3013828	0.3013828	0.6161539
94	G	0.28941098	0.28941098	0.28941098	0.59167844
95	A	0.12946035	0.12946035	0.12946035	0.2646717
96	L	0.07698039	0.07698039	0.07698039	0.15738048
97	F	-0.002585008	0.002585008	0.002585008	0.0052848496
98	L	0.15510774	0.15510774	0.15510774	0.3171058
99	P	0.24277948	0.24277948	0.24277948	0.4963439
100	L	0.030521087	0.030521087	0.030521087	0.06239801
101	F	0.1339674	0.1339674	0.1339674	0.27388602
102	K	0.26590377	0.26590377	0.26590377	0.54361975
103	W	0.090431705	0.090431705	0.090431705	0.18488064
104	M	0.115179926	0.115179926	0.115179926	0.23547648
105	K	0.28258973	0.28258973	0.28258973	0.5777329
106	E	0.2504695	0.2504695	0.2504695	0.5120656
107	Y	0.20829703	0.20829703	0.20829703	0.4258472
108	G	0.08427505	0.08427505	0.08427505	0.17229384
109	P	0.19240132	0.19240132	0.19240132	0.39334965
110	I	0.0148477545	0.0148477545	0.0148477545	0.030355088
111	Y	-0.044627413	0.044627413	0.044627413	0.09123731
112	R	0.00862313	0.00862313	0.00862313	0.017629324
113	L	-0.019067666	0.019067666	0.019067666	0.038982373
114	A	-0.08189911	0.08189911	0.08189911	0.1674364
115	A	-0.09626903	0.09626903	0.09626903	0.1968146
116	G	-0.10670782	0.10670782	0.10670782	0.2181559
117	P	-0.027508868	0.027508868	0.027508868	0.056239758
118	R	-0.033480786	0.033480786	0.033480786	0.06844889
119	N	0.051558632	0.051558632	0.051558632	0.10540765
120	F	-0.16379093	0.16379093	0.16379093	0.3348579
121	V	-0.108658075	0.108658075	0.108658075	0.22214305
122	V	-0.1933146	0.1933146	0.1933146	0.3952168
123	V	-0.0460485	0.0460485	0.0460485	0.09414261
124	S	-0.12585111	0.12585111	0.12585111	0.2572929
125	D	0.06565039	0.06565039	0.06565039	0.13421716
126	P	0.059450477	0.059450477	0.059450477	0.12154192
127	A	0.20454949	0.20454949	0.20454949	0.41818565
128	I	0.051781278	0.051781278	0.051781278	0.10586283
129	A	-0.062270842	0.062270842	0.062270842	0.12730794
130	K	0.18239692	0.18239692	0.18239692	0.37289643
131	H	0.027751442	0.027751442	0.027751442	0.056735683
132	V	0.001038627	0.001038627	0.001038627	0.002123393
133	L	-0.16177373	0.16177373	0.16177373	0.3307339
134	K	-0.047110487	0.047110487	0.047110487	0.09631376
135	N	0.081883095	0.081883095	0.081883095	0.16740367
136	Y	-0.06956207	0.06956207	0.06956207	0.14221428
137	G	0.087335356	0.087335356	0.087335356	0.17855039
138	K	0.0076033114	0.0076033114	0.0076033114	0.015544384
139	Y	0.03953904	0.03953904	0.03953904	0.080834515
140	A	0.036907937	0.036907937	0.036907937	0.075455435
141	K	-0.09466111	0.09466111	0.09466111	0.19352734
142	G	-0.06477434	0.06477434	0.06477434	0.13242614
143	L	-0.079273716	0.079273716	0.079273716	0.162069
144	V	-0.12455997	0.12455997	0.12455997	0.25465325
145	A	-0.0893849	0.0893849	0.0893849	0.18274054
146	E	-0.00356955	0.00356955	0.00356955	0.00729767
147	V	-0.19054987	0.19054987	0.19054987	0.3895645
148	S	-0.11122887	0.11122887	0.11122887	0.22739884
149	E	0.20982613	0.20982613	0.20982613	0.42897335
150	F	-0.034934636	0.034934636	0.034934636	0.07142117
151	L	-0.13529555	0.13529555	0.13529555	0.2766013
152	F	-0.113556795	0.113556795	0.113556795	0.23215811
153	G	-0.06707837	0.06707837	0.06707837	0.13713655
154	S	0.0074131577	0.0074131577	0.0074131577	0.015155629
155	G	-0.20146136	0.20146136	0.20146136	0.4118722
156	F	-0.2312799	0.2312799	0.2312799	0.4728339
157	A	-0.25177386	0.25177386	0.25177386	0.51473224
158	I	-0.28779697	0.28779697	0.28779697	0.5883787
159	A	-0.21151184	0.21151184	0.21151184	0.43241963
160	E	-0.109991364	0.109991364	0.109991364	0.22486886
161	G	-0.022537721	0.022537721	0.022537721	0.046076633
162	P	0.22762838	0.22762838	0.22762838	0.46536866
163	L	0.04635632	0.04635632	0.04635632	0.09477192
164	W	-0.11854798	0.11854798	0.11854798	0.24236222
165	T	0.017094249	0.017094249	0.017094249	0.034947872
166	A	0.007073744	0.007073744	0.007073744	0.014461724
167	R	-0.23401567	0.23401567	0.23401567	0.478427
168	R	-0.14214146	0.14214146	0.14214146	0.29059726
169	R	0.03162358	0.03162358	0.03162358	0.064651966
170	A	-0.081957325	0.081957325	0.081957325	0.16755544
171	V	-0.22629766	0.22629766	0.22629766	0.46264812
172	V	-0.2634923	0.2634923	0.2634923	0.5386897
173	P	-0.03646219	0.03646219	0.03646219	0.07454414
174	S	-0.16274238	0.16274238	0.16274238	0.33271423
175	L	-0.20540321	0.20540321	0.20540321	0.41993102
176	H	-0.124227814	0.124227814	0.124227814	0.2539742
177	K	-0.055723343	0.055723343	0.055723343	0.113922074
178	R	-0.052575324	0.052575324	0.052575324	0.107486196
179	Y	-0.059412338	0.059412338	0.059412338	0.12146394
180	L	-0.09790579	0.09790579	0.09790579	0.20016085
181	S	0.21728803	0.21728803	0.21728803	0.44422862
182	I	0.2531461	0.2531461	0.2531461	0.5175377
183	I	0.14106649	0.14106649	0.14106649	0.28839958
184	V	0.02719971	0.02719971	0.02719971	0.05560771
185	D	0.2678341	0.2678341	0.2678341	0.5475662
186	R	0.2940389	0.2940389	0.2940389	0.60113984
187	V	0.085897356	0.085897356	0.085897356	0.17561053
188	F	0.14628941	0.14628941	0.14628941	0.29907742
189	C	0.33055076	0.33055076	0.33055076	0.67578554
190	R	0.3885849	0.3885849	0.3885849	0.79443187
191	C	0.17530009	0.17530009	0.17530009	0.35838753
192	A	0.22956207	0.22956207	0.22956207	0.46932197
193	E	0.4180323	0.4180323	0.4180323	0.85463476
194	R	0.29393584	0.29393584	0.29393584	0.60092914
195	L	0.19969544	0.19969544	0.19969544	0.40826192
196	V	0.41837808	0.41837808	0.41837808	0.85534173
197	E	0.44567865	0.44567865	0.44567865	0.91115564
198	K	0.4043887	0.4043887	0.4043887	0.8267415
199	L	0.30297542	0.30297542	0.30297542	0.61940986
200	Q	0.4543797	0.4543797	0.4543797	0.9289443
201	V	0.4414498	0.4414498	0.4414498	0.90251005
202	D	0.4138593	0.4138593	0.4138593	0.8461034
203	A	0.3572399	0.3572399	0.3572399	0.7303494
204	L	0.4544751	0.4544751	0.4544751	0.9291393
205	N	0.40806887	0.40806887	0.40806887	0.83426535
206	G	0.42554128	0.42554128	0.42554128	0.86998636
207	T	0.41963825	0.41963825	0.41963825	0.857918
208	A	0.26031026	0.26031026	0.26031026	0.53218424
209	V	0.2710943	0.2710943	0.2710943	0.55423135
210	N	0.08179195	0.08179195	0.08179195	0.16721734
211	M	0.0397434	0.0397434	0.0397434	0.08125232
212	E	-0.03460219	0.03460219	0.03460219	0.07074151
213	D	0.2560092	0.2560092	0.2560092	0.52339107
214	K	0.26603326	0.26603326	0.26603326	0.5438845
215	F	-0.09975171	0.09975171	0.09975171	0.20393468
216	S	-0.15336712	0.15336712	0.15336712	0.31354725
217	Q	0.10231929	0.10231929	0.10231929	0.2091839
218	L	-0.07763594	0.07763594	0.07763594	0.15872069
219	T	-0.15292847	0.15292847	0.15292847	0.31265047
220	L	-0.18180762	0.18180762	0.18180762	0.37169167
221	D	0.03658841	0.03658841	0.03658841	0.07480218
222	V	-0.14020176	0.14020176	0.14020176	0.2866317
223	I	-0.26946378	0.26946378	0.26946378	0.5508979
224	G	-0.11776831	0.11776831	0.11776831	0.24076822
225	L	-0.056790326	0.056790326	0.056790326	0.11610344
226	S	-0.14305863	0.14305863	0.14305863	0.29247233
227	V	-0.2267173	0.2267173	0.2267173	0.463506
228	F	-0.23113918	0.23113918	0.23113918	0.47254625
229	N	-0.06757914	0.06757914	0.06757914	0.13816035
230	Y	-0.0749207	0.0749207	0.0749207	0.15316959
231	N	0.052736793	0.052736793	0.052736793	0.10781631
232	F	-0.12291535	0.12291535	0.12291535	0.25129095
233	D	0.17343952	0.17343952	0.17343952	0.3545837
234	S	0.04468336	0.04468336	0.04468336	0.09135168
235	L	0.01892803	0.01892803	0.01892803	0.0386969
236	N	0.3008577	0.3008577	0.3008577	0.61508036
237	A	0.34131014	0.34131014	0.34131014	0.6977823
238	D	0.3156117	0.3156117	0.3156117	0.64524376
239	S	0.25980157	0.25980157	0.25980157	0.53114426
240	P	0.29009992	0.29009992	0.29009992	0.5930869
241	V	0.12719752	0.12719752	0.12719752	0.26004553
242	I	0.09282375	0.09282375	0.09282375	0.189771
243	G	0.33042943	0.33042943	0.33042943	0.6755375
244	A	0.1635414	0.1635414	0.1635414	0.33434778
245	V	-0.04817494	0.04817494	0.04817494	0.09848995
246	Y	0.119839594	0.119839594	0.119839594	0.2450028
247	T	0.2673695	0.2673695	0.2673695	0.5466163
248	A	0.11731875	0.11731875	0.11731875	0.23984914
249	L	-0.041294806	0.041294806	0.041294806	0.08442405
250	K	0.07507441	0.07507441	0.07507441	0.15348385
251	E	0.0037686168	0.0037686168	0.0037686168	0.0077046463
252	A	-0.00027155137	0.00027155137	0.00027155137	0.0005551658
253	E	0.061006576	0.061006576	0.061006576	0.12472324
254	A	0.13291393	0.13291393	0.13291393	0.27173227
255	R	0.016601749	0.016601749	0.016601749	0.033940993
256	S	0.07461516	0.07461516	0.07461516	0.15254493
257	T	0.19320679	0.19320679	0.19320679	0.39499637
258	D	-0.013006058	0.013006058	0.013006058	0.026589882
259	L	0.07630096	0.07630096	0.07630096	0.15599142
260	L	0.050549548	0.050549548	0.050549548	0.10334466
261	P	0.10354095	0.10354095	0.10354095	0.21168149
262	Y	0.17171346	0.17171346	0.17171346	0.3510549
263	W	0.10494151	0.10494151	0.10494151	0.21454482
264	K	0.15201664	0.15201664	0.15201664	0.3107863
265	I	0.24591519	0.24591519	0.24591519	0.5027546
266	N	0.29146552	0.29146552	0.29146552	0.5958788
267	F	0.233841	0.233841	0.233841	0.4780699
268	L	0.22941172	0.22941172	0.22941172	0.46901459
269	C	0.36768994	0.36768994	0.36768994	0.7517137
270	K	0.33177447	0.33177447	0.33177447	0.6782873
271	I	0.23671962	0.23671962	0.23671962	0.48395503
272	I	0.13587794	0.13587794	0.13587794	0.27779198
273	P	0.19480743	0.19480743	0.19480743	0.39826876
274	R	0.10815557	0.10815557	0.10815557	0.22111572
275	Q	0.071869306	0.071869306	0.071869306	0.14693126
276	I	0.29042503	0.29042503	0.29042503	0.5937516
277	K	0.23979577	0.23979577	0.23979577	0.49024397
278	A	0.04347279	0.04347279	0.04347279	0.08887676
279	E	0.24778964	0.24778964	0.24778964	0.5065868
280	K	0.32790694	0.32790694	0.32790694	0.6703805
281	A	0.12781708	0.12781708	0.12781708	0.26131216
282	V	0.042467784	0.042467784	0.042467784	0.08682211
283	S	0.33792847	0.33792847	0.33792847	0.6908687
284	V	0.2906553	0.2906553	0.2906553	0.5942223
285	I	0.12333883	0.12333883	0.12333883	0.25215673
286	R	0.2014432	0.2014432	0.2014432	0.41183507
287	K	0.345823	0.345823	0.345823	0.7070084
288	T	0.17311928	0.17311928	0.17311928	0.353929
289	V	0.05764838	0.05764838	0.05764838	0.117857665
290	E	0.3077874	0.3077874	0.3077874	0.6292476
291	D	0.36395788	0.36395788	0.36395788	0.7440838
292	L	0.07840976	0.07840976	0.07840976	0.16030271
293	I	0.13462245	0.13462245	0.13462245	0.27522522
294	E	0.38168466	0.38168466	0.38168466	0.7803249
295	K	0.26013473	0.26013473	0.26013473	0.53182536
296	C	0.1657121	0.1657121	0.1657121	0.33878562
297	K	0.31049645	0.31049645	0.31049645	0.63478607
298	E	0.37087467	0.37087467	0.37087467	0.75822467
299	I	0.251863	0.251863	0.251863	0.5149145
300	V	0.21082707	0.21082707	0.21082707	0.4310197
301	E	0.30938444	0.30938444	0.30938444	0.6325126
302	A	0.32652995	0.32652995	0.32652995	0.6675653
303	E	0.28168473	0.28168473	0.28168473	0.5758827
304	G	0.31660637	0.31660637	0.31660637	0.6472773
305	E	0.27853876	0.27853876	0.27853876	0.56945103
306	R	0.38840336	0.38840336	0.38840336	0.7940607
307	I	0.32918626	0.32918626	0.32918626	0.6729959
308	D	0.37246737	0.37246737	0.37246737	0.7614808
309	V	0.3612176	0.3612176	0.3612176	0.7384815
310	D	0.33970967	0.33970967	0.33970967	0.6945102
311	E	0.35012487	0.35012487	0.35012487	0.71580327
312	Y	0.34813637	0.34813637	0.34813637	0.71173793
313	V	0.30237705	0.30237705	0.30237705	0.61818653
314	N	0.3487982	0.3487982	0.3487982	0.713091
315	D	0.31836095	0.31836095	0.31836095	0.6508644
316	T	0.33682778	0.33682778	0.33682778	0.6886184
317	D	0.17407481	0.17407481	0.17407481	0.35588253
318	P	0.17363234	0.17363234	0.17363234	0.35497794
319	S	-0.023659876	0.023659876	0.023659876	0.04837079
320	I	-0.07316252	0.07316252	0.07316252	0.14957513
321	L	-0.048110884	0.048110884	0.048110884	0.09835899
322	R	0.098880425	0.098880425	0.098880425	0.2021534
323	F	0.091608	0.091608	0.091608	0.1872855
324	L	0.047339525	0.047339525	0.047339525	0.09678201
325	L	0.1556521	0.1556521	0.1556521	0.31821874
326	A	0.24006812	0.24006812	0.24006812	0.49080077
327	S	0.19848126	0.19848126	0.19848126	0.40577963
328	R	0.2066373	0.2066373	0.2066373	0.422454
329	E	0.25005707	0.25005707	0.25005707	0.5112224
330	E	0.20953874	0.20953874	0.20953874	0.4283858
331	V	0.19564648	0.19564648	0.19564648	0.39998415
332	S	0.27390227	0.27390227	0.27390227	0.55997205
333	S	0.31348976	0.31348976	0.31348976	0.6409057
334	M	0.29570895	0.29570895	0.29570895	0.6045542
335	Q	0.047671482	0.047671482	0.047671482	0.09746067
336	L	0.07902226	0.07902226	0.07902226	0.16155492
337	R	0.016734425	0.016734425	0.016734425	0.034212243
338	D	0.030102558	0.030102558	0.030102558	0.06154236
339	D	-0.20259231	0.20259231	0.20259231	0.41418436
340	L	-0.06698335	0.06698335	0.06698335	0.1369423
341	L	-0.10417734	0.10417734	0.10417734	0.21298254
342	S	-0.23061645	0.23061645	0.23061645	0.47147754
343	L	-0.2819842	0.2819842	0.2819842	0.576495
344	L	-0.20312041	0.20312041	0.20312041	0.415264
345	V	-0.22712556	0.22712556	0.22712556	0.4643407
346	A	-0.23982479	0.23982479	0.23982479	0.49030328
347	G	-0.07193946	0.07193946	0.07193946	0.14707468
348	H	-0.24537648	0.24537648	0.24537648	0.5016533
349	E	-0.17882994	0.17882994	0.17882994	0.365604
350	T	-0.27754465	0.27754465	0.27754465	0.56741863
351	T	-0.09152487	0.09152487	0.09152487	0.18711554
352	G	-0.20648861	0.20648861	0.20648861	0.42215005
353	S	-0.24900633	0.24900633	0.24900633	0.5090743
354	V	-0.23912726	0.23912726	0.23912726	0.48887724
355	L	0.004935566	0.004935566	0.004935566	0.010090384
356	T	-0.14788459	0.14788459	0.14788459	0.30233866
357	W	-0.1755129	0.1755129	0.1755129	0.35882258
358	T	-0.05197464	0.05197464	0.05197464	0.10625814
359	L	-0.028902266	0.028902266	0.028902266	0.059088454
360	F	0.0880038	0.0880038	0.0880038	0.17991698
361	L	0.060774475	0.060774475	0.060774475	0.12424873
362	L	0.1264419	0.1264419	0.1264419	0.2585007
363	S	0.052377194	0.052377194	0.052377194	0.10708114
364	K	0.3278684	0.3278684	0.3278684	0.6703017
365	D	0.34120277	0.34120277	0.34120277	0.69756275
366	S	0.3952354	0.3952354	0.3952354	0.8080283
367	S	0.43464154	0.43464154	0.43464154	0.8885911
368	T	0.31722048	0.31722048	0.31722048	0.6485328
369	L	0.1875644	0.1875644	0.1875644	0.38346097
370	V	0.42288846	0.42288846	0.42288846	0.86456287
371	K	0.45787105	0.45787105	0.45787105	0.93608207
372	A	0.13048531	0.13048531	0.13048531	0.26676714
373	Q	0.20687708	0.20687708	0.20687708	0.42294425
374	E	0.38799852	0.38799852	0.38799852	0.79323304
375	E	0.22100441	0.22100441	0.22100441	0.45182648
376	V	-0.02710427	0.02710427	0.02710427	0.05541259
377	D	0.23625003	0.23625003	0.23625003	0.48299497
378	R	0.39856473	0.39856473	0.39856473	0.81483483
379	V	0.29789722	0.29789722	0.29789722	0.6090279
380	L	0.07354838	0.07354838	0.07354838	0.15036398
381	Q	0.2873656	0.2873656	0.2873656	0.58749676
382	G	0.29806554	0.29806554	0.29806554	0.609372
383	R	0.2433718	0.2433718	0.2433718	0.49755487
384	R	0.27146807	0.27146807	0.27146807	0.55499554
385	P	0.21646035	0.21646035	0.21646035	0.44253647
386	A	0.25643632	0.25643632	0.25643632	0.5242643
387	Y	0.10695237	0.10695237	0.10695237	0.21865587
388	E	0.30868286	0.30868286	0.30868286	0.6310783
389	D	0.15402399	0.15402399	0.15402399	0.31489018
390	I	0.11303407	0.11303407	0.11303407	0.23108944
391	K	0.294521	0.294521	0.294521	0.60212547
392	D	0.32715812	0.32715812	0.32715812	0.6688495
393	L	0.13427329	0.13427329	0.13427329	0.2745114
394	K	0.28974688	0.28974688	0.28974688	0.59236515
395	F	0.22178859	0.22178859	0.22178859	0.45342967
396	L	0.007197248	0.007197248	0.007197248	0.014714218
397	T	0.21624652	0.21624652	0.21624652	0.44209933
398	R	0.1376983	0.1376983	0.1376983	0.28151354
399	C	0.026355762	0.026355762	0.026355762	0.053882323
400	I	-0.034916114	0.034916114	0.034916114	0.071383305
401	I	0.031919826	0.031919826	0.031919826	0.065257624
402	E	-0.014994058	0.014994058	0.014994058	0.030654196
403	S	-0.12676585	0.12676585	0.12676585	0.259163
404	L	-0.25199583	0.25199583	0.25199583	0.5151861
405	R	-0.022643462	0.022643462	0.022643462	0.04629281
406	L	-0.17217672	0.17217672	0.17217672	0.35200202
407	Y	-0.11394821	0.11394821	0.11394821	0.23295833
408	P	-0.19895875	0.19895875	0.19895875	0.40675583
409	H	-0.3069039	0.3069039	0.3069039	0.62744135
410	P	-0.31230676	0.31230676	0.31230676	0.6384871
411	P	-0.2888682	0.2888682	0.2888682	0.5905687
412	V	-0.24390936	0.24390936	0.24390936	0.4986539
413	L	-0.2297527	0.2297527	0.2297527	0.4697117
414	I	-0.2764651	0.2764651	0.2764651	0.56521153
415	R	-0.22364934	0.22364934	0.22364934	0.45723382
416	R	-0.16826226	0.16826226	0.16826226	0.3439992
417	A	-0.1755195	0.1755195	0.1755195	0.35883608
418	Q	0.008187559	0.008187559	0.008187559	0.016738834
419	V	0.037148066	0.037148066	0.037148066	0.07594635
420	P	0.24154173	0.24154173	0.24154173	0.49381343
421	D	-0.02756288	0.02756288	0.02756288	0.056350183
422	E	0.2805669	0.2805669	0.2805669	0.5735974
423	L	0.07236884	0.07236884	0.07236884	0.14795251
424	P	0.09035906	0.09035906	0.09035906	0.18473214
425	G	0.23770913	0.23770913	0.23770913	0.485978
426	A	0.23763157	0.23763157	0.23763157	0.48581943
427	Y	0.26130095	0.26130095	0.26130095	0.53420967
428	K	0.37902263	0.37902263	0.37902263	0.77488256
429	V	0.03397195	0.03397195	0.03397195	0.06945303
430	N	0.16261803	0.16261803	0.16261803	0.33246002
431	A	0.056981	0.056981	0.056981	0.11649326
432	G	0.005155423	0.005155423	0.005155423	0.010539865
433	Q	-0.083145134	0.083145134	0.083145134	0.16998382
434	D	-0.12310148	0.12310148	0.12310148	0.2516715
435	I	-0.029886017	0.029886017	0.029886017	0.061099656
436	M	-0.17501369	0.17501369	0.17501369	0.357802
437	I	-0.17343798	0.17343798	0.17343798	0.35458058
438	S	-0.22581115	0.22581115	0.22581115	0.4616535
439	V	-0.22530788	0.22530788	0.22530788	0.46062458
440	Y	-0.05145539	0.05145539	0.05145539	0.10519657
441	N	-0.067438014	0.067438014	0.067438014	0.13787182
442	I	-0.070391275	0.070391275	0.070391275	0.14390953
443	H	-0.23890491	0.23890491	0.23890491	0.48842266
444	H	0.041279227	0.041279227	0.041279227	0.0843922
445	S	0.08921695	0.08921695	0.08921695	0.18239717
446	S	0.2715324	0.2715324	0.2715324	0.555127
447	E	0.33805907	0.33805907	0.33805907	0.6911357
448	V	0.020265233	0.020265233	0.020265233	0.041430704
449	W	-0.04048679	0.04048679	0.04048679	0.08277212
450	D	0.27104196	0.27104196	0.27104196	0.55412436
451	R	0.19388282	0.19388282	0.19388282	0.3963785
452	A	0.011254865	0.011254865	0.011254865	0.023009703
453	E	0.10020764	0.10020764	0.10020764	0.2048668
454	E	0.21497501	0.21497501	0.21497501	0.43949983
455	F	-0.021976063	0.021976063	0.021976063	0.044928364
456	L	0.24004786	0.24004786	0.24004786	0.49075934
457	P	0.028229777	0.028229777	0.028229777	0.0577136
458	E	0.23201104	0.23201104	0.23201104	0.47432867
459	R	0.109521374	0.109521374	0.109521374	0.223908
460	F	0.01985006	0.01985006	0.01985006	0.04058192
461	D	0.3518368	0.3518368	0.3518368	0.7193032
462	L	0.36598724	0.36598724	0.36598724	0.74823266
463	D	0.4485617	0.4485617	0.4485617	0.9170498
464	G	0.38818583	0.38818583	0.38818583	0.793616
465	P	0.446653	0.446653	0.446653	0.9131476
466	M	0.4564478	0.4564478	0.4564478	0.93317235
467	P	0.44413435	0.44413435	0.44413435	0.90799844
468	N	0.4772074	0.4772074	0.4772074	0.9756137
469	E	0.48300204	0.48300204	0.48300204	0.98746043
470	S	0.44021723	0.44021723	0.44021723	0.8999902
471	N	0.42895794	0.42895794	0.42895794	0.8769714
472	T	0.3660194	0.3660194	0.3660194	0.7482984
473	D	0.22170924	0.22170924	0.22170924	0.45326743
474	F	0.12898517	0.12898517	0.12898517	0.26370022
475	R	0.0997085	0.0997085	0.0997085	0.20384634
476	F	-0.015299901	0.015299901	0.015299901	0.031279467
477	I	-0.18837288	0.18837288	0.18837288	0.38511384
478	P	-0.15387392	0.15387392	0.15387392	0.31458336
479	F	-0.124873124	0.124873124	0.124873124	0.25529346
480	S	-0.35400265	0.35400265	0.35400265	0.7237311
481	G	-0.31730184	0.31730184	0.31730184	0.64869916
482	G	-0.12484379	0.12484379	0.12484379	0.2552335
483	P	-0.2915906	0.2915906	0.2915906	0.5961345
484	R	-0.20602907	0.20602907	0.20602907	0.42121056
485	K	-0.37353274	0.37353274	0.37353274	0.7636589
486	C	-0.19904634	0.19904634	0.19904634	0.4069349
487	V	-0.4534446	0.4534446	0.4534446	0.92703253
488	G	-0.07257818	0.07257818	0.07257818	0.14838049
489	D	-0.23847418	0.23847418	0.23847418	0.48754206
490	Q	-0.16281946	0.16281946	0.16281946	0.33287182
491	F	-0.104758844	0.104758844	0.104758844	0.21417138
492	A	-0.15598342	0.15598342	0.15598342	0.31889606
493	L	-0.043588754	0.043588754	0.043588754	0.08911385
494	L	-0.14105442	0.14105442	0.14105442	0.2883749
495	E	-0.10643798	0.10643798	0.10643798	0.21760425
496	A	-0.12783393	0.12783393	0.12783393	0.2613466
497	I	0.048776384	0.048776384	0.048776384	0.099719554
498	V	0.0612579	0.0612579	0.0612579	0.12523705
499	A	-0.050803635	0.050803635	0.050803635	0.10386411
500	L	0.08703871	0.08703871	0.08703871	0.17794393
501	A	0.15188156	0.15188156	0.15188156	0.31051013
502	I	0.28942615	0.28942615	0.28942615	0.59170943
503	F	0.2710926	0.2710926	0.2710926	0.5542279
504	L	0.17439036	0.17439036	0.17439036	0.35652766
505	Q	0.2304333	0.2304333	0.2304333	0.4711031
506	H	0.44670674	0.44670674	0.44670674	0.9132575
507	M	0.32931435	0.32931435	0.32931435	0.67325777
508	N	0.34282374	0.34282374	0.34282374	0.7008767
509	F	0.11795032	0.11795032	0.11795032	0.24114034
510	E	0.4364915	0.4364915	0.4364915	0.8923732
511	L	0.15745121	0.15745121	0.15745121	0.32189685
512	V	0.21647176	0.21647176	0.21647176	0.4425598
513	P	0.38572663	0.38572663	0.38572663	0.78858835
514	D	0.28733736	0.28733736	0.28733736	0.58743906
515	Q	0.14881696	0.14881696	0.14881696	0.3042448
516	N	0.27758446	0.27758446	0.27758446	0.56750005
517	I	0.102690615	0.102690615	0.102690615	0.20994304
518	S	0.27698687	0.27698687	0.27698687	0.5662783
519	M	0.025879633	0.025879633	0.025879633	0.052908912
520	T	0.088651456	0.088651456	0.088651456	0.18124107
521	T	-0.07934658	0.07934658	0.07934658	0.16221797
522	G	-0.1325479	0.1325479	0.1325479	0.27098396
523	A	-0.13709135	0.13709135	0.13709135	0.2802727
524	T	-0.18397944	0.18397944	0.18397944	0.37613177
525	I	-0.2212712	0.2212712	0.2212712	0.4523719
526	H	-0.1383406	0.1383406	0.1383406	0.2828267
527	T	-0.044164337	0.044164337	0.044164337	0.09029058
528	T	0.027791152	0.027791152	0.027791152	0.05681687
529	N	0.09025627	0.09025627	0.09025627	0.18452197
530	G	0.071260236	0.071260236	0.071260236	0.14568606
531	L	-0.011648655	0.011648655	0.011648655	0.023814777
532	Y	0.2748982	0.2748982	0.2748982	0.5620082
533	M	-0.14191541	0.14191541	0.14191541	0.29013512
534	K	0.39015117	0.39015117	0.39015117	0.797634
535	L	0.2898461	0.2898461	0.2898461	0.592568
536	S	0.42639896	0.42639896	0.42639896	0.8717398
537	P	0.4693907	0.4693907	0.4693907	0.95963305
538	R	0.3340893	0.3340893	0.3340893	0.6830198
