## Supplementary material for "The N-Terminus of *Sophora tonkinensis* Cytochrome P450s Evolves Neutrally yet Encodes Rich Functional Information: A Protein Language Model Analysis": Dataset S1: StonChr1BG027090.1_residue_importance.csv

position	amino_acid	cosine_similarity	abs_cosine	final_score	final_score_norm
1	M	0.43917415	0.43917415	0.43917415	0.878012
2	A	0.39086476	0.39086476	0.39086476	0.78143024
3	N	0.47172925	0.47172925	0.47172925	0.9430973
4	F	0.47798124	0.47798124	0.47798124	0.95559645
5	S	0.48121956	0.48121956	0.48121956	0.96207064
6	D	0.5001915	0.5001915	0.5001915	1.0
7	Y	0.48961842	0.48961842	0.48961842	0.9788619
8	F	0.4836682	0.4836682	0.4836682	0.96696603
9	A	0.47871345	0.47871345	0.47871345	0.95706034
10	L	0.47876927	0.47876927	0.47876927	0.9571719
11	L	0.4730147	0.4730147	0.4730147	0.9456672
12	L	0.4751569	0.4751569	0.4751569	0.94995
13	I	0.4843916	0.4843916	0.4843916	0.9684123
14	W	0.48905727	0.48905727	0.48905727	0.97774005
15	L	0.46428347	0.46428347	0.46428347	0.9282114
16	A	0.45369223	0.45369223	0.45369223	0.907037
17	T	0.4600439	0.4600439	0.4600439	0.91973555
18	T	0.45660135	0.45660135	0.45660135	0.91285306
19	F	0.4499325	0.4499325	0.4499325	0.89952046
20	L	0.4548495	0.4548495	0.4548495	0.90935075
21	L	0.4519199	0.4519199	0.4519199	0.90349376
22	R	0.46935955	0.46935955	0.46935955	0.9383597
23	V	0.46760097	0.46760097	0.46760097	0.9348439
24	I	0.4501996	0.4501996	0.4501996	0.90005445
25	F	0.42238903	0.42238903	0.42238903	0.84445465
26	T	0.42708454	0.42708454	0.42708454	0.853842
27	K	0.4065817	0.4065817	0.4065817	0.8128521
28	P	0.41247785	0.41247785	0.41247785	0.82463986
29	S	0.41115826	0.41115826	0.41115826	0.8220017
30	I	0.43433896	0.43433896	0.43433896	0.8683453
31	K	0.44372436	0.44372436	0.44372436	0.8871089
32	S	0.40521547	0.40521547	0.40521547	0.81012064
33	R	0.33366928	0.33366928	0.33366928	0.667083
34	L	0.2971688	0.2971688	0.2971688	0.59411
35	P	0.2703441	0.2703441	0.2703441	0.5404812
36	P	0.2771255	0.2771255	0.2771255	0.5540388
37	S	0.21556976	0.21556976	0.21556976	0.43097445
38	P	0.21020888	0.21020888	0.21020888	0.4202568
39	R	0.21900705	0.21900705	0.21900705	0.4378464
40	A	0.16394381	0.16394381	0.16394381	0.3277621
41	L	0.044834983	0.044834983	0.044834983	0.08963563
42	P	0.18113153	0.18113153	0.18113153	0.36212435
43	I	0.04382105	0.04382105	0.04382105	0.087608546
44	I	0.03798637	0.03798637	0.03798637	0.075943656
45	G	0.15079589	0.15079589	0.15079589	0.3014763
46	H	0.075186744	0.075186744	0.075186744	0.15031591
47	L	0.09192486	0.09192486	0.09192486	0.18377933
48	Y	0.099846445	0.099846445	0.099846445	0.19961643
49	L	0.26273802	0.26273802	0.26273802	0.5252749
50	L	0.2959627	0.2959627	0.2959627	0.59169877
51	S	0.27257127	0.27257127	0.27257127	0.5449338
52	K	0.34955388	0.34955388	0.34955388	0.6988401
53	L	0.17804419	0.17804419	0.17804419	0.35595202
54	P	0.26539174	0.26539174	0.26539174	0.5305802
55	H	0.08635972	0.08635972	0.08635972	0.1726533
56	Q	0.31989565	0.31989565	0.31989565	0.63954633
57	S	0.30561286	0.30561286	0.30561286	0.6109917
58	F	0.27588218	0.27588218	0.27588218	0.55155313
59	H	0.27620742	0.27620742	0.27620742	0.55220336
60	K	0.4001645	0.4001645	0.4001645	0.8000226
61	I	0.34844276	0.34844276	0.34844276	0.69661874
62	S	0.22748448	0.22748448	0.22748448	0.45479476
63	S	0.35832494	0.35832494	0.35832494	0.7163755
64	R	0.37343168	0.37343168	0.37343168	0.7465774
65	Y	0.33140025	0.33140025	0.33140025	0.6625467
66	G	0.21888359	0.21888359	0.21888359	0.43759957
67	P	0.27434015	0.27434015	0.27434015	0.54847026
68	L	0.15942088	0.15942088	0.15942088	0.31871969
69	V	0.08601028	0.08601028	0.08601028	0.17195469
70	Y	0.21621442	0.21621442	0.21621442	0.43226328
71	L	0.21977405	0.21977405	0.21977405	0.4393798
72	L	0.27253318	0.27253318	0.27253318	0.5448577
73	F	0.21565235	0.21565235	0.21565235	0.43113956
74	G	0.18793519	0.18793519	0.18793519	0.37572646
75	S	0.19639608	0.19639608	0.19639608	0.39264178
76	K	0.2124414	0.2124414	0.2124414	0.4247201
77	P	0.30669805	0.30669805	0.30669805	0.61316127
78	C	0.1842422	0.1842422	0.1842422	0.36834332
79	A	0.09253233	0.09253233	0.09253233	0.1849938
80	L	0.050916936	0.050916936	0.050916936	0.10179488
81	V	0.12757733	0.12757733	0.12757733	0.25505698
82	S	0.033956304	0.033956304	0.033956304	0.067886606
83	S	0.0791231	0.0791231	0.0791231	0.15818562
84	P	0.062121745	0.062121745	0.062121745	0.12419592
85	D	0.33345723	0.33345723	0.33345723	0.6666591
86	M	0.22270988	0.22270988	0.22270988	0.44524923
87	A	0.106744014	0.106744014	0.106744014	0.2134063
88	K	0.17374086	0.17374086	0.17374086	0.3473487
89	Q	0.29225537	0.29225537	0.29225537	0.5842869
90	C	0.04894393	0.04894393	0.04894393	0.09785038
91	L	-0.0082930755	0.0082930755	0.0082930755	0.016579801
92	K	0.0024801157	0.0024801157	0.0024801157	0.0049583325
93	T	0.05077055	0.05077055	0.05077055	0.101502225
94	H	-0.031009814	0.031009814	0.031009814	0.061995883
95	E	0.014102541	0.014102541	0.014102541	0.028194282
96	T	0.07387905	0.07387905	0.07387905	0.14770152
97	C	0.06996571	0.06996571	0.06996571	0.13987786
98	F	0.03616468	0.03616468	0.03616468	0.07230166
99	L	0.029523311	0.029523311	0.029523311	0.059024014
100	N	0.04700188	0.04700188	0.04700188	0.093967766
101	R	0.09101015	0.09101015	0.09101015	0.18195061
102	P	0.2215364	0.2215364	0.2215364	0.44290316
103	K	0.26744717	0.26744717	0.26744717	0.53468955
104	R	0.2528252	0.2528252	0.2528252	0.5054568
105	T	0.23120435	0.23120435	0.23120435	0.46223164
106	N	0.20472646	0.20472646	0.20472646	0.40929615
107	V	0.24477607	0.24477607	0.24477607	0.4893647
108	D	0.33988515	0.33988515	0.33988515	0.67951
109	Y	0.26294553	0.26294553	0.26294553	0.5256897
110	I	0.17840955	0.17840955	0.17840955	0.35668248
111	T	0.15353073	0.15353073	0.15353073	0.3069439
112	Y	0.19199912	0.19199912	0.19199912	0.38385123
113	G	0.15231872	0.15231872	0.15231872	0.3045208
114	S	0.121752754	0.121752754	0.121752754	0.24341227
115	Q	0.17828345	0.17828345	0.17828345	0.35643038
116	D	-0.017375879	0.017375879	0.017375879	0.03473845
117	F	0.10061678	0.10061678	0.10061678	0.20115651
118	V	-0.02386131	0.02386131	0.02386131	0.047704346
119	L	0.072559625	0.072559625	0.072559625	0.14506368
120	A	-0.01731565	0.01731565	0.01731565	0.034618042
121	P	0.11553513	0.11553513	0.11553513	0.2309818
122	Y	0.04218064	0.04218064	0.04218064	0.08432898
123	G	0.10690245	0.10690245	0.10690245	0.21372303
124	P	0.2082978	0.2082978	0.2082978	0.4164361
125	Y	0.06203344	0.06203344	0.06203344	0.12401938
126	W	0.02496058	0.02496058	0.02496058	0.049902044
127	R	0.14664732	0.14664732	0.14664732	0.29318234
128	F	0.17205916	0.17205916	0.17205916	0.34398657
129	M	-0.036092483	0.036092483	0.036092483	0.07215733
130	K	-0.01625011	0.01625011	0.01625011	0.032487776
131	K	0.1202672	0.1202672	0.1202672	0.2404423
132	L	0.115989946	0.115989946	0.115989946	0.23189107
133	C	0.053988338	0.053988338	0.053988338	0.10793533
134	M	0.206444	0.206444	0.206444	0.41272992
135	S	0.20303403	0.20303403	0.20303403	0.40591258
136	E	0.17116761	0.17116761	0.17116761	0.34220415
137	L	0.059910476	0.059910476	0.059910476	0.11977508
138	L	0.031609423	0.031609423	0.031609423	0.06319464
139	G	0.11736294	0.11736294	0.11736294	0.23463601
140	G	0.22976877	0.22976877	0.22976877	0.45936158
141	R	0.24710979	0.24710979	0.24710979	0.49403036
142	I	0.2244166	0.2244166	0.2244166	0.44866136
143	L	0.14188863	0.14188863	0.14188863	0.2836686
144	H	0.29720938	0.29720938	0.29720938	0.5941912
145	Q	0.3339396	0.3339396	0.3339396	0.6676235
146	H	0.18285175	0.18285175	0.18285175	0.36556348
147	L	0.22256716	0.22256716	0.22256716	0.44496387
148	P	0.34476367	0.34476367	0.34476367	0.68926334
149	I	0.2312713	0.2312713	0.2312713	0.4623655
150	R	0.05027104	0.05027104	0.05027104	0.100503586
151	A	0.29365978	0.29365978	0.29365978	0.58709466
152	E	0.35171753	0.35171753	0.35171753	0.7031657
153	E	0.18208946	0.18208946	0.18208946	0.36403948
154	I	0.21513264	0.21513264	0.21513264	0.43010053
155	K	0.3297305	0.3297305	0.3297305	0.65920854
156	L	0.3300334	0.3300334	0.3300334	0.65981406
157	F	0.23513266	0.23513266	0.23513266	0.47008526
158	L	0.29436824	0.29436824	0.29436824	0.58851105
159	K	0.39861947	0.39861947	0.39861947	0.7969337
160	G	0.4179735	0.4179735	0.4179735	0.8356269
161	M	0.34012285	0.34012285	0.34012285	0.6799852
162	M	0.36521965	0.36521965	0.36521965	0.73015964
163	K	0.42437756	0.42437756	0.42437756	0.84843016
164	K	0.41883954	0.41883954	0.41883954	0.83735836
165	G	0.35225114	0.35225114	0.35225114	0.7042326
166	D	0.3661398	0.3661398	0.3661398	0.7319992
167	L	0.34209394	0.34209394	0.34209394	0.6839259
168	R	0.34842426	0.34842426	0.34842426	0.6965817
169	E	0.3368835	0.3368835	0.3368835	0.673509
170	E	0.34229103	0.34229103	0.34229103	0.68432
171	V	0.3004988	0.3004988	0.3004988	0.6007675
172	N	0.28282353	0.28282353	0.28282353	0.5654305
173	V	0.1990396	0.1990396	0.1990396	0.39792678
174	G	0.18296596	0.18296596	0.18296596	0.36579183
175	E	0.38623065	0.38623065	0.38623065	0.77216554
176	E	0.31380466	0.31380466	0.31380466	0.62736905
177	V	0.17553101	0.17553101	0.17553101	0.35092762
178	A	0.25216576	0.25216576	0.25216576	0.5041384
179	M	0.33496386	0.33496386	0.33496386	0.66967124
180	L	0.19194661	0.19194661	0.19194661	0.38374624
181	A	0.058867246	0.058867246	0.058867246	0.117689416
182	N	0.19012594	0.19012594	0.19012594	0.3801063
183	N	0.27079353	0.27079353	0.27079353	0.5413797
184	I	0.11834342	0.11834342	0.11834342	0.23659623
185	I	-0.0037519943	0.0037519943	0.0037519943	0.0075011156
186	T	0.12932462	0.12932462	0.12932462	0.2585502
187	R	0.1891475	0.1891475	0.1891475	0.37815017
188	M	0.02134198	0.02134198	0.02134198	0.042667616
189	A	0.12145262	0.12145262	0.12145262	0.24281225
190	L	0.13303602	0.13303602	0.13303602	0.26597017
191	R	0.1603142	0.1603142	0.1603142	0.32050565
192	R	0.286281	0.286281	0.286281	0.57234275
193	R	0.25502765	0.25502765	0.25502765	0.50986004
194	C	0.24409191	0.24409191	0.24409191	0.4879969
195	C	0.2833731	0.2833731	0.2833731	0.56652915
196	D	0.39347377	0.39347377	0.39347377	0.78664625
197	V	0.39000487	0.39000487	0.39000487	0.7797111
198	E	0.40132728	0.40132728	0.40132728	0.80234724
199	G	0.4129636	0.4129636	0.4129636	0.825611
200	E	0.42773232	0.42773232	0.42773232	0.8551371
201	G	0.37442574	0.37442574	0.37442574	0.7485648
202	H	0.45069468	0.45069468	0.45069468	0.90104425
203	Q	0.42335984	0.42335984	0.42335984	0.8463955
204	L	0.28924045	0.28924045	0.28924045	0.5782594
205	I	0.38559404	0.38559404	0.38559404	0.7708928
206	E	0.4275098	0.4275098	0.4275098	0.8546923
207	L	0.31688404	0.31688404	0.31688404	0.63352543
208	V	0.298691	0.298691	0.298691	0.5971533
209	K	0.39919502	0.39919502	0.39919502	0.7980844
210	E	0.3747026	0.3747026	0.3747026	0.74911827
211	M	0.33138293	0.33138293	0.33138293	0.6625121
212	T	0.27913588	0.27913588	0.27913588	0.558058
213	E	0.3314655	0.3314655	0.3314655	0.6626772
214	L	0.28511798	0.28511798	0.28511798	0.57001764
215	G	0.28512827	0.28512827	0.28512827	0.5700382
216	G	0.21827978	0.21827978	0.21827978	0.4363924
217	R	0.24619327	0.24619327	0.24619327	0.49219802
218	F	0.2614568	0.2614568	0.2614568	0.52271336
219	N	0.12760475	0.12760475	0.12760475	0.25511178
220	L	0.17592211	0.17592211	0.17592211	0.3517095
221	G	0.15348065	0.15348065	0.15348065	0.30684376
222	D	0.13481933	0.13481933	0.13481933	0.26953542
223	M	0.17527646	0.17527646	0.17527646	0.3504187
224	L	0.17440736	0.17440736	0.17440736	0.34868118
225	W	0.14407437	0.14407437	0.14407437	0.2880384
226	F	0.24381974	0.24381974	0.24381974	0.48745278
227	V	0.23301154	0.23301154	0.23301154	0.46584466
228	K	0.29638496	0.29638496	0.29638496	0.59254295
229	K	0.30702597	0.30702597	0.30702597	0.61381686
230	L	0.20866182	0.20866182	0.20866182	0.41716388
231	D	0.16916859	0.16916859	0.16916859	0.33820763
232	L	0.19684654	0.19684654	0.19684654	0.39354235
233	Q	-0.0036919108	0.0036919108	0.0036919108	0.0073809945
234	G	0.16752155	0.16752155	0.16752155	0.33491483
235	F	0.2732011	0.2732011	0.2732011	0.546193
236	G	0.3098705	0.3098705	0.3098705	0.61950374
237	K	0.32178682	0.32178682	0.32178682	0.64332724
238	R	0.330989	0.330989	0.330989	0.66172457
239	L	0.27881935	0.27881935	0.27881935	0.5574252
240	E	0.4003171	0.4003171	0.4003171	0.80032766
241	S	0.378579	0.378579	0.378579	0.75686806
242	V	0.2882932	0.2882932	0.2882932	0.57636565
243	R	0.24558938	0.24558938	0.24558938	0.4909907
244	S	0.39254868	0.39254868	0.39254868	0.7847968
245	R	0.3495507	0.3495507	0.3495507	0.6988337
246	Y	0.24489179	0.24489179	0.24489179	0.48959607
247	D	0.26578292	0.26578292	0.26578292	0.5313623
248	A	0.3859477	0.3859477	0.3859477	0.7715999
249	I	0.3428406	0.3428406	0.3428406	0.68541867
250	M	0.20137458	0.20137458	0.20137458	0.40259495
251	E	0.35578287	0.35578287	0.35578287	0.7112933
252	K	0.4314085	0.4314085	0.4314085	0.86248666
253	I	0.25293434	0.25293434	0.25293434	0.505675
254	M	0.34091002	0.34091002	0.34091002	0.68155897
255	K	0.4395342	0.4395342	0.4395342	0.8787318
256	E	0.3929829	0.3929829	0.3929829	0.78566486
257	H	0.28695205	0.28695205	0.28695205	0.5736844
258	E	0.4023317	0.4023317	0.4023317	0.8043553
259	D	0.4399886	0.4399886	0.4399886	0.8796403
260	V	0.41662478	0.41662478	0.41662478	0.83293056
261	R	0.37833732	0.37833732	0.37833732	0.7563849
262	R	0.41296208	0.41296208	0.41296208	0.82560796
263	N	0.41393492	0.41393492	0.41393492	0.82755286
264	K	0.42840016	0.42840016	0.42840016	0.85647225
265	K	0.42014533	0.42014533	0.42014533	0.8399689
266	K	0.40280515	0.40280515	0.40280515	0.80530185
267	K	0.3970978	0.3970978	0.3970978	0.7938915
268	E	0.3803248	0.3803248	0.3803248	0.7603584
269	E	0.36966497	0.36966497	0.36966497	0.7390469
270	E	0.36574808	0.36574808	0.36574808	0.7312161
271	N	0.3937711	0.3937711	0.3937711	0.7872407
272	D	0.38290492	0.38290492	0.38290492	0.76551664
273	E	0.36088067	0.36088067	0.36088067	0.721485
274	E	0.3742366	0.3742366	0.3742366	0.74818665
275	M	0.40968788	0.40968788	0.40968788	0.81906205
276	S	0.3911274	0.3911274	0.3911274	0.7819553
277	R	0.39417264	0.39417264	0.39417264	0.78804344
278	K	0.40775302	0.40775302	0.40775302	0.81519383
279	G	0.40990245	0.40990245	0.40990245	0.819491
280	D	0.42206708	0.42206708	0.42206708	0.843811
281	E	0.4258431	0.4258431	0.4258431	0.8513601
282	A	0.3997775	0.3997775	0.3997775	0.7992489
283	V	0.3713806	0.3713806	0.3713806	0.7424768
284	K	0.36229417	0.36229417	0.36229417	0.72431093
285	D	0.19986066	0.19986066	0.19986066	0.3995683
286	L	0.15408379	0.15408379	0.15408379	0.3080496
287	L	0.14204122	0.14204122	0.14204122	0.28397366
288	D	0.2621897	0.2621897	0.2621897	0.5241786
289	I	0.32154575	0.32154575	0.32154575	0.6428453
290	L	0.18529631	0.18529631	0.18529631	0.37045074
291	L	0.33222347	0.33222347	0.33222347	0.66419256
292	D	0.38571924	0.38571924	0.38571924	0.77114314
293	I	0.40787184	0.40787184	0.40787184	0.81543136
294	Y	0.36776233	0.36776233	0.36776233	0.735243
295	A	0.37621588	0.37621588	0.37621588	0.7521437
296	D	0.4118173	0.4118173	0.4118173	0.82331926
297	E	0.39560163	0.39560163	0.39560163	0.79090035
298	S	0.4042389	0.4042389	0.4042389	0.8081683
299	S	0.38286647	0.38286647	0.38286647	0.76543975
300	E	0.387877	0.387877	0.387877	0.77545696
301	I	0.3869501	0.3869501	0.3869501	0.7736039
302	R	0.3609926	0.3609926	0.3609926	0.7217088
303	L	0.23519789	0.23519789	0.23519789	0.47021568
304	T	0.36226362	0.36226362	0.36226362	0.72424984
305	R	0.32603684	0.32603684	0.32603684	0.651824
306	E	0.39928737	0.39928737	0.39928737	0.798269
307	N	0.20982075	0.20982075	0.20982075	0.41948083
308	I	0.23192507	0.23192507	0.23192507	0.46367255
309	K	0.1333621	0.1333621	0.1333621	0.26662207
310	A	0.14918213	0.14918213	0.14918213	0.29825002
311	F	0.1379914	0.1379914	0.1379914	0.27587712
312	I	0.13939156	0.13939156	0.13939156	0.27867636
313	M	0.14039741	0.14039741	0.14039741	0.28068733
314	N	0.1713441	0.1713441	0.1713441	0.34255698
315	M	0.11949283	0.11949283	0.11949283	0.23889415
316	F	0.10638598	0.10638598	0.10638598	0.2126905
317	G	0.05849823	0.05849823	0.05849823	0.11695167
318	A	0.098870866	0.098870866	0.098870866	0.19766602
319	G	0.17710932	0.17710932	0.17710932	0.354083
320	T	0.104482315	0.104482315	0.104482315	0.20888463
321	E	0.1420582	0.1420582	0.1420582	0.2840076
322	T	0.15074062	0.15074062	0.15074062	0.30136582
323	S	0.10714626	0.10714626	0.10714626	0.21421048
324	A	0.06259649	0.06259649	0.06259649	0.12514505
325	Y	0.14832161	0.14832161	0.14832161	0.29652965
326	T	0.12851238	0.12851238	0.12851238	0.25692636
327	I	0.16848074	0.16848074	0.16848074	0.33683246
328	E	0.12708697	0.12708697	0.12708697	0.25407663
329	W	0.08632324	0.08632324	0.08632324	0.17258038
330	A	0.11570469	0.11570469	0.11570469	0.23132078
331	L	0.050951116	0.050951116	0.050951116	0.10186321
332	A	0.03509849	0.03509849	0.03509849	0.070170105
333	E	0.0063580633	0.0063580633	0.0063580633	0.012711258
334	L	0.19083503	0.19083503	0.19083503	0.38152394
335	I	0.06622543	0.06622543	0.06622543	0.13240016
336	N	0.17492944	0.17492944	0.17492944	0.34972492
337	H	0.2769831	0.2769831	0.2769831	0.55375415
338	P	0.3398716	0.3398716	0.3398716	0.67948294
339	D	0.40468857	0.40468857	0.40468857	0.80906725
340	I	0.2827534	0.2827534	0.2827534	0.5652903
341	M	0.28650063	0.28650063	0.28650063	0.57278186
342	G	0.43993863	0.43993863	0.43993863	0.8795404
343	K	0.43598685	0.43598685	0.43598685	0.87163985
344	A	0.2155314	0.2155314	0.2155314	0.43089774
345	R	0.33056107	0.33056107	0.33056107	0.660869
346	Q	0.47527885	0.47527885	0.47527885	0.95019376
347	E	0.32718784	0.32718784	0.32718784	0.65412515
348	I	0.15487218	0.15487218	0.15487218	0.30962577
349	D	0.32987425	0.32987425	0.32987425	0.6594959
350	S	0.416012	0.416012	0.416012	0.8317054
351	V	0.32736543	0.32736543	0.32736543	0.65448016
352	V	0.14351194	0.14351194	0.14351194	0.286914
353	G	0.2827345	0.2827345	0.2827345	0.56525254
354	K	0.3358466	0.3358466	0.3358466	0.671436
355	R	0.27957416	0.27957416	0.27957416	0.5589342
356	R	0.23894578	0.23894578	0.23894578	0.47770858
357	L	0.2933473	0.2933473	0.2933473	0.58646995
358	V	0.14335817	0.14335817	0.14335817	0.28660658
359	E	0.22610421	0.22610421	0.22610421	0.45203528
360	E	0.13875173	0.13875173	0.13875173	0.27739722
361	S	0.25266182	0.25266182	0.25266182	0.5051302
362	D	0.21989156	0.21989156	0.21989156	0.43961474
363	I	0.22566506	0.22566506	0.22566506	0.45115733
364	P	0.27705035	0.27705035	0.27705035	0.55388856
365	N	0.28068697	0.28068697	0.28068697	0.561159
366	L	0.09942614	0.09942614	0.09942614	0.19877616
367	P	0.21556406	0.21556406	0.21556406	0.43096304
368	Y	0.15855533	0.15855533	0.15855533	0.31698924
369	V	0.06795657	0.06795657	0.06795657	0.1358611
370	Q	0.05448921	0.05448921	0.05448921	0.1089367
371	S	0.14407924	0.14407924	0.14407924	0.28804815
372	I	0.062311765	0.062311765	0.062311765	0.124575816
373	I	0.10286049	0.10286049	0.10286049	0.20564221
374	K	0.08100862	0.08100862	0.08100862	0.16195521
375	E	0.032189045	0.032189045	0.032189045	0.06435344
376	T	0.037073754	0.037073754	0.037073754	0.07411912
377	M	0.0277329	0.0277329	0.0277329	0.05544456
378	R	0.10048142	0.10048142	0.10048142	0.20088589
379	L	0.0061134454	0.0061134454	0.0061134454	0.012222209
380	H	0.02009345	0.02009345	0.02009345	0.040171515
381	P	0.109537214	0.109537214	0.109537214	0.21899055
382	T	0.022006668	0.022006668	0.022006668	0.043996483
383	G	0.08108874	0.08108874	0.08108874	0.16211538
384	P	0.1055048	0.1055048	0.1055048	0.21092881
385	L	0.08884798	0.08884798	0.08884798	0.17762792
386	I	0.089467146	0.089467146	0.089467146	0.17886578
387	V	0.15763316	0.15763316	0.15763316	0.3151456
388	R	0.008738647	0.008738647	0.008738647	0.017470602
389	Q	0.24553953	0.24553953	0.24553953	0.49089104
390	S	0.09259459	0.09259459	0.09259459	0.18511827
391	T	0.21878739	0.21878739	0.21878739	0.43740723
392	E	0.22754253	0.22754253	0.22754253	0.4549108
393	D	0.3278407	0.3278407	0.3278407	0.6554303
394	C	0.1562156	0.1562156	0.1562156	0.31231156
395	N	0.36604598	0.36604598	0.36604598	0.73181164
396	I	0.26542002	0.26542002	0.26542002	0.5306368
397	D	0.29796752	0.29796752	0.29796752	0.5957069
398	G	0.3312928	0.3312928	0.3312928	0.66233194
399	Y	0.2833035	0.2833035	0.2833035	0.56639004
400	H	0.33815935	0.33815935	0.33815935	0.6760598
401	I	0.15506077	0.15506077	0.15506077	0.3100028
402	P	0.19378504	0.19378504	0.19378504	0.3874217
403	A	0.17830233	0.17830233	0.17830233	0.35646814
404	R	0.115965456	0.115965456	0.115965456	0.23184212
405	T	0.07968979	0.07968979	0.07968979	0.15931857
406	T	0.25848866	0.25848866	0.25848866	0.51677936
407	V	0.16670248	0.16670248	0.16670248	0.33327731
408	F	0.19212477	0.19212477	0.19212477	0.38410243
409	V	0.014591844	0.014591844	0.014591844	0.029172514
410	N	0.020352429	0.020352429	0.020352429	0.04068927
411	V	-0.05205788	0.05205788	0.05205788	0.1040759
412	W	0.056164756	0.056164756	0.056164756	0.11228651
413	A	0.03830769	0.03830769	0.03830769	0.076586045
414	I	0.12381543	0.12381543	0.12381543	0.24753605
415	G	0.0030285858	0.0030285858	0.0030285858	0.0060548526
416	R	0.09242824	0.09242824	0.09242824	0.1847857
417	D	0.24615137	0.24615137	0.24615137	0.49211425
418	P	0.2679704	0.2679704	0.2679704	0.5357356
419	N	0.3102365	0.3102365	0.3102365	0.62023544
420	Y	0.22612825	0.22612825	0.22612825	0.45208335
421	W	0.16295262	0.16295262	0.16295262	0.32578045
422	K	0.34901008	0.34901008	0.34901008	0.6977529
423	N	0.27327627	0.27327627	0.27327627	0.54634327
424	P	0.15196079	0.15196079	0.15196079	0.3038052
425	L	0.20020574	0.20020574	0.20020574	0.40025818
426	E	0.279494	0.279494	0.279494	0.55877393
427	F	0.104576856	0.104576856	0.104576856	0.20907363
428	Q	0.2614877	0.2614877	0.2614877	0.5227752
429	P	0.10346011	0.10346011	0.10346011	0.20684099
430	E	0.22275499	0.22275499	0.22275499	0.44533938
431	R	0.17351443	0.17351443	0.17351443	0.346896
432	F	0.14629535	0.14629535	0.14629535	0.29247868
433	L	0.3174775	0.3174775	0.3174775	0.63471186
434	N	0.41486436	0.41486436	0.41486436	0.82941103
435	E	0.44731495	0.44731495	0.44731495	0.89428735
436	E	0.44342965	0.44342965	0.44342965	0.88651973
437	G	0.44531515	0.44531515	0.44531515	0.8902893
438	L	0.4556344	0.4556344	0.4556344	0.91091985
439	S	0.45945483	0.45945483	0.45945483	0.9185578
440	P	0.45745933	0.45745933	0.45745933	0.91456836
441	L	0.39204264	0.39204264	0.39204264	0.78378505
442	D	0.33755887	0.33755887	0.33755887	0.6748592
443	L	0.28885365	0.28885365	0.28885365	0.5774861
444	K	0.28879282	0.28879282	0.28879282	0.5773645
445	G	0.29246	0.29246	0.29246	0.58469605
446	Q	0.29701456	0.29701456	0.29701456	0.5938017
447	H	0.28845868	0.28845868	0.28845868	0.57669646
448	F	0.26867533	0.26867533	0.26867533	0.5371449
449	E	0.22214192	0.22214192	0.22214192	0.44411373
450	L	0.15193814	0.15193814	0.15193814	0.30375993
451	L	0.1158395	0.1158395	0.1158395	0.2315903
452	S	0.1278379	0.1278379	0.1278379	0.2555779
453	F	0.12642702	0.12642702	0.12642702	0.25275725
454	G	0.102407835	0.102407835	0.102407835	0.20473725
455	A	-0.0006472639	0.0006472639	0.0006472639	0.0012940321
456	G	0.066030875	0.066030875	0.066030875	0.13201119
457	R	0.036556534	0.036556534	0.036556534	0.07308508
458	R	0.051273346	0.051273346	0.051273346	0.10250743
459	S	0.06805843	0.06805843	0.06805843	0.13606475
460	C	0.10547055	0.10547055	0.10547055	0.21086034
461	P	-0.010489694	0.010489694	0.010489694	0.020971356
462	G	0.13915774	0.13915774	0.13915774	0.2782089
463	A	0.057361204	0.057361204	0.057361204	0.11467849
464	S	0.096544795	0.096544795	0.096544795	0.19301566
465	L	0.11428572	0.11428572	0.11428572	0.22848393
466	A	0.148478	0.148478	0.148478	0.2968423
467	L	0.16871259	0.16871259	0.16871259	0.33729598
468	Q	0.17209065	0.17209065	0.17209065	0.3440495
469	I	0.06263149	0.06263149	0.06263149	0.12521501
470	I	0.15249082	0.15249082	0.15249082	0.30486488
471	H	0.11629798	0.11629798	0.11629798	0.23250692
472	T	0.19677323	0.19677323	0.19677323	0.39339578
473	T	0.17895798	0.17895798	0.17895798	0.35777894
474	L	0.1499706	0.1499706	0.1499706	0.29982638
475	A	0.06795857	0.06795857	0.06795857	0.1358651
476	G	0.19662057	0.19662057	0.19662057	0.39309058
477	M	0.23691237	0.23691237	0.23691237	0.47364333
478	I	0.14611752	0.14611752	0.14611752	0.29212317
479	Q	0.16275626	0.16275626	0.16275626	0.3253879
480	C	0.21944398	0.21944398	0.21944398	0.43871993
481	F	0.18506709	0.18506709	0.18506709	0.36999246
482	E	0.32977983	0.32977983	0.32977983	0.6593071
483	W	0.17358504	0.17358504	0.17358504	0.34703717
484	K	0.42833516	0.42833516	0.42833516	0.8563423
485	V	0.35722795	0.35722795	0.35722795	0.7141824
486	G	0.39162347	0.39162347	0.39162347	0.78294706
487	E	0.42533547	0.42533547	0.42533547	0.85034525
488	E	0.42247328	0.42247328	0.42247328	0.844623
489	G	0.42760578	0.42760578	0.42760578	0.85488415
490	N	0.446391	0.446391	0.446391	0.89244014
491	G	0.3859505	0.3859505	0.3859505	0.7716055
492	T	0.4242935	0.4242935	0.4242935	0.8482621
493	V	0.3779208	0.3779208	0.3779208	0.75555223
494	G	0.3566349	0.3566349	0.3566349	0.7129967
495	M	0.257015	0.257015	0.257015	0.51383317
496	E	0.33545837	0.33545837	0.33545837	0.67065984
497	E	0.2814086	0.2814086	0.2814086	0.56260175
498	G	0.3118073	0.3118073	0.3118073	0.62337583
499	P	0.35001668	0.35001668	0.35001668	0.6997653
500	G	0.25836974	0.25836974	0.25836974	0.51654166
501	M	0.29123107	0.29123107	0.29123107	0.58223915
502	A	0.21796116	0.21796116	0.21796116	0.43575543
503	L	0.20480748	0.20480748	0.20480748	0.40945813
504	P	0.23688821	0.23688821	0.23688821	0.47359502
505	R	0.16536422	0.16536422	0.16536422	0.3306018
506	A	0.15149117	0.15149117	0.15149117	0.30286634
507	H	0.28601962	0.28601962	0.28601962	0.5718202
508	P	0.30556768	0.30556768	0.30556768	0.61090136
509	L	0.25102675	0.25102675	0.25102675	0.5018613
510	L	0.3397523	0.3397523	0.3397523	0.6792444
511	C	0.111124754	0.111124754	0.111124754	0.2221644
512	I	0.36971605	0.36971605	0.36971605	0.739149
513	P	0.29574373	0.29574373	0.29574373	0.591261
514	V	0.39485472	0.39485472	0.39485472	0.7894071
515	A	0.35798004	0.35798004	0.35798004	0.71568596
516	R	0.31647894	0.31647894	0.31647894	0.6327155
517	L	0.37718165	0.37718165	0.37718165	0.75407445
518	H	0.35153696	0.35153696	0.35153696	0.70280474
519	P	0.37835112	0.37835112	0.37835112	0.7564125
520	F	0.42999074	0.42999074	0.42999074	0.8596522
521	A	0.40117225	0.40117225	0.40117225	0.8020373
522	P	0.44737464	0.44737464	0.44737464	0.89440674
523	L	0.40647373	0.40647373	0.40647373	0.8126362
