## Supplementary material for "The N-Terminus of *Sophora tonkinensis* Cytochrome P450s Evolves Neutrally yet Encodes Rich Functional Information: A Protein Language Model Analysis": Dataset S1: StonChr1BG028350.1_residue_importance.csv

position	amino_acid	cosine_similarity	abs_cosine	final_score	final_score_norm
1	M	0.45736402	0.45736402	0.45736402	0.8778687
2	F	0.42132708	0.42132708	0.42132708	0.8086991
3	N	0.46593454	0.46593454	0.46593454	0.89431906
4	I	0.44716024	0.44716024	0.44716024	0.85828346
5	F	0.46371135	0.46371135	0.46371135	0.89005184
6	F	0.45791408	0.45791408	0.45791408	0.8789245
7	Q	0.46387032	0.46387032	0.46387032	0.89035696
8	K	0.47146997	0.47146997	0.47146997	0.90494376
9	L	0.46760848	0.46760848	0.46760848	0.89753205
10	S	0.47412026	0.47412026	0.47412026	0.9100308
11	D	0.4889046	0.4889046	0.4889046	0.93840796
12	M	0.47957894	0.47957894	0.47957894	0.9205082
13	A	0.4492676	0.4492676	0.4492676	0.86232835
14	E	0.4996774	0.4996774	0.4996774	0.95908535
15	F	0.5026662	0.5026662	0.5026662	0.96482205
16	Q	0.51797044	0.51797044	0.51797044	0.99419725
17	G	0.50201076	0.50201076	0.50201076	0.9635641
18	Y	0.52099365	0.52099365	0.52099365	1.0
19	I	0.49886662	0.49886662	0.49886662	0.9575292
20	E	0.50687826	0.50687826	0.50687826	0.97290677
21	L	0.50460106	0.50460106	0.50460106	0.9685359
22	L	0.49129173	0.49129173	0.49129173	0.9429899
23	L	0.48823625	0.48823625	0.48823625	0.93712515
24	I	0.49972764	0.49972764	0.49972764	0.95918185
25	L	0.4833176	0.4833176	0.4833176	0.92768425
26	L	0.4736618	0.4736618	0.4736618	0.90915084
27	L	0.47478232	0.47478232	0.47478232	0.91130155
28	S	0.4784738	0.4784738	0.4784738	0.91838706
29	S	0.48009923	0.48009923	0.48009923	0.9215069
30	L	0.47372296	0.47372296	0.47372296	0.9092682
31	L	0.47976303	0.47976303	0.47976303	0.92086154
32	V	0.47146547	0.47146547	0.47146547	0.9049352
33	R	0.5025934	0.5025934	0.5025934	0.9646824
34	A	0.48756573	0.48756573	0.48756573	0.93583816
35	I	0.46585813	0.46585813	0.46585813	0.8941724
36	L	0.46553737	0.46553737	0.46553737	0.8935567
37	T	0.47341865	0.47341865	0.47341865	0.90868413
38	R	0.44823164	0.44823164	0.44823164	0.86033994
39	K	0.43542436	0.43542436	0.43542436	0.8357575
40	Q	0.4354147	0.4354147	0.4354147	0.83573896
41	N	0.45656502	0.45656502	0.45656502	0.8763351
42	K	0.45659342	0.45659342	0.45659342	0.8763896
43	G	0.4182017	0.4182017	0.4182017	0.8027002
44	V	0.37750804	0.37750804	0.37750804	0.7245924
45	R	0.30822235	0.30822235	0.30822235	0.5916048
46	P	0.30522168	0.30522168	0.30522168	0.5858453
47	P	0.31144002	0.31144002	0.31144002	0.5977808
48	S	0.22711486	0.22711486	0.22711486	0.43592635
49	P	0.17303373	0.17303373	0.17303373	0.33212253
50	P	0.22933799	0.22933799	0.22933799	0.44019344
51	S	0.16950293	0.16950293	0.16950293	0.3253455
52	L	0.030296115	0.030296115	0.030296115	0.05815064
53	P	0.17192294	0.17192294	0.17192294	0.32999048
54	I	0.010381919	0.010381919	0.010381919	0.019927152
55	I	-0.03316554	0.03316554	0.03316554	0.063658245
56	G	0.13040598	0.13040598	0.13040598	0.25030243
57	H	0.054577883	0.054577883	0.054577883	0.104757294
58	L	0.021570958	0.021570958	0.021570958	0.041403495
59	H	0.09338813	0.09338813	0.09338813	0.17925005
60	L	0.21894525	0.21894525	0.21894525	0.42024553
61	I	0.24859886	0.24859886	0.24859886	0.47716293
62	S	0.2841207	0.2841207	0.2841207	0.5453439
63	S	0.3805585	0.3805585	0.3805585	0.7304475
64	I	0.2788867	0.2788867	0.2788867	0.5352977
65	P	0.2785016	0.2785016	0.2785016	0.53455853
66	H	0.10338676	0.10338676	0.10338676	0.19844149
67	Q	0.3577916	0.3577916	0.3577916	0.6867485
68	S	0.29801205	0.29801205	0.29801205	0.57200706
69	F	0.25525478	0.25525478	0.25525478	0.48993835
70	H	0.26793277	0.26793277	0.26793277	0.51427263
71	K	0.42339748	0.42339748	0.42339748	0.81267303
72	L	0.32480043	0.32480043	0.32480043	0.62342495
73	S	0.2014445	0.2014445	0.2014445	0.38665444
74	T	0.38025424	0.38025424	0.38025424	0.72986346
75	R	0.36475003	0.36475003	0.36475003	0.70010453
76	Y	0.31939623	0.31939623	0.31939623	0.61305207
77	G	0.19446465	0.19446465	0.19446465	0.37325725
78	P	0.27585748	0.27585748	0.27585748	0.5294834
79	I	0.07539209	0.07539209	0.07539209	0.14470828
80	M	0.0066483747	0.0066483747	0.0066483747	0.012760951
81	Q	0.20248315	0.20248315	0.20248315	0.388648
82	L	0.14981742	0.14981742	0.14981742	0.28756094
83	F	0.2514694	0.2514694	0.2514694	0.4826727
84	L	0.13142863	0.13142863	0.13142863	0.2522653
85	G	0.12500228	0.12500228	0.12500228	0.23993053
86	S	0.13556293	0.13556293	0.13556293	0.26020074
87	V	0.13943748	0.13943748	0.13943748	0.26763758
88	P	0.28639215	0.28639215	0.28639215	0.5497037
89	C	0.13396022	0.13396022	0.13396022	0.25712448
90	V	0.09343017	0.09343017	0.09343017	0.17933072
91	I	0.016818024	0.016818024	0.016818024	0.03228067
92	A	0.058716223	0.058716223	0.058716223	0.112700455
93	S	0.0011016154	0.0011016154	0.0011016154	0.0021144506
94	T	0.07412053	0.07412053	0.07412053	0.14226763
95	P	0.1262227	0.1262227	0.1262227	0.242273
96	E	0.3068772	0.3068772	0.3068772	0.58902293
97	I	0.14166427	0.14166427	0.14166427	0.27191168
98	A	0.10012608	0.10012608	0.10012608	0.19218291
99	K	0.18097977	0.18097977	0.18097977	0.34737423
100	E	0.20564367	0.20564367	0.20564367	0.39471436
101	F	0.054189652	0.054189652	0.054189652	0.10401212
102	L	-0.02783952	0.02783952	0.02783952	0.05343543
103	K	0.002137106	0.002137106	0.002137106	0.004101981
104	T	0.018356558	0.018356558	0.018356558	0.035233747
105	H	-0.076769285	0.076769285	0.076769285	0.14735167
106	E	-0.015184086	0.015184086	0.015184086	0.029144473
107	T	0.03896894	0.03896894	0.03896894	0.07479734
108	S	0.023254087	0.023254087	0.023254087	0.044634108
109	F	-0.05297516	0.05297516	0.05297516	0.10168101
110	S	-0.040384587	0.040384587	0.040384587	0.077514544
111	N	0.018741656	0.018741656	0.018741656	0.03597291
112	R	0.102267355	0.102267355	0.102267355	0.1962929
113	F	0.15263683	0.15263683	0.15263683	0.29297253
114	I	0.18948269	0.18948269	0.18948269	0.36369482
115	T	0.16941696	0.16941696	0.16941696	0.32518047
116	T	0.17743105	0.17743105	0.17743105	0.3405628
117	A	0.12082736	0.12082736	0.12082736	0.23191714
118	V	0.21990049	0.21990049	0.21990049	0.42207903
119	D	0.34796908	0.34796908	0.34796908	0.6678951
120	Y	0.20007437	0.20007437	0.20007437	0.3840246
121	L	0.22114752	0.22114752	0.22114752	0.4244726
122	S	0.15731901	0.15731901	0.15731901	0.30195954
123	Y	0.20798238	0.20798238	0.20798238	0.39920327
124	G	0.14087418	0.14087418	0.14087418	0.2703952
125	S	0.14317161	0.14317161	0.14317161	0.2748049
126	K	0.17503713	0.17503713	0.17503713	0.33596787
127	G	0.057408877	0.057408877	0.057408877	0.11019113
128	F	0.07785398	0.07785398	0.07785398	0.14943364
129	L	0.002138502	0.002138502	0.002138502	0.0041046604
130	F	0.014574709	0.014574709	0.014574709	0.027974831
131	A	-0.011377261	0.011377261	0.011377261	0.02183762
132	P	0.09152849	0.09152849	0.09152849	0.17568062
133	Y	0.036330093	0.036330093	0.036330093	0.069732316
134	G	0.09745319	0.09745319	0.09745319	0.18705255
135	N	0.18816589	0.18816589	0.18816589	0.36116734
136	Y	0.061404753	0.061404753	0.061404753	0.117860846
137	W	0.004115896	0.004115896	0.004115896	0.007900088
138	K	0.18534282	0.18534282	0.18534282	0.3557487
139	F	0.13293841	0.13293841	0.13293841	0.25516322
140	M	-0.034106247	0.034106247	0.034106247	0.06546384
141	K	-0.02039343	0.02039343	0.02039343	0.039143335
142	K	0.100188024	0.100188024	0.100188024	0.19230181
143	L	0.084524274	0.084524274	0.084524274	0.16223666
144	C	-0.0035282539	0.0035282539	0.0035282539	0.006772163
145	M	0.15921211	0.15921211	0.15921211	0.3055932
146	S	0.16259415	0.16259415	0.16259415	0.3120847
147	E	0.15457356	0.15457356	0.15457356	0.2966899
148	L	0.00935192	0.00935192	0.00935192	0.017950162
149	L	-0.0012810974	0.0012810974	0.0012810974	0.00245895
150	G	0.11357595	0.11357595	0.11357595	0.21799873
151	G	0.18230651	0.18230651	0.18230651	0.3499208
152	R	0.21729214	0.21729214	0.21729214	0.41707253
153	T	0.1866401	0.1866401	0.1866401	0.35823873
154	L	0.061858032	0.061858032	0.061858032	0.11873087
155	D	0.24783711	0.24783711	0.24783711	0.47570083
156	N	0.30942163	0.30942163	0.30942163	0.5939067
157	L	0.10103568	0.10103568	0.10103568	0.19392881
158	L	0.17639051	0.17639051	0.17639051	0.3385656
159	P	0.321537	0.321537	0.321537	0.61716104
160	V	0.19815059	0.19815059	0.19815059	0.38033205
161	R	0.019385044	0.019385044	0.019385044	0.03720783
162	R	0.27930817	0.27930817	0.27930817	0.53610665
163	Q	0.38760448	0.38760448	0.38760448	0.7439716
164	E	0.19597101	0.19597101	0.19597101	0.37614855
165	T	0.20556122	0.20556122	0.20556122	0.3945561
166	L	0.3163114	0.3163114	0.3163114	0.607131
167	R	0.35786122	0.35786122	0.35786122	0.68688214
168	F	0.19227692	0.19227692	0.19227692	0.3690581
169	L	0.3182426	0.3182426	0.3182426	0.6108378
170	R	0.39438492	0.39438492	0.39438492	0.756986
171	F	0.42515168	0.42515168	0.42515168	0.81604004
172	L	0.27259433	0.27259433	0.27259433	0.52322006
173	R	0.3943044	0.3943044	0.3943044	0.75683147
174	K	0.4349517	0.4349517	0.4349517	0.83485025
175	K	0.37852097	0.37852097	0.37852097	0.72653663
176	G	0.2955692	0.2955692	0.2955692	0.56731826
177	E	0.3953682	0.3953682	0.3953682	0.75887334
178	A	0.32711583	0.32711583	0.32711583	0.6278691
179	G	0.36408174	0.36408174	0.36408174	0.69882184
180	E	0.37378046	0.37378046	0.37378046	0.7174376
181	V	0.2939536	0.2939536	0.2939536	0.5642172
182	V	0.269443	0.269443	0.269443	0.5171714
183	D	0.26824024	0.26824024	0.26824024	0.5148628
184	V	0.18556252	0.18556252	0.18556252	0.35617042
185	G	0.16837476	0.16837476	0.16837476	0.32318008
186	G	0.34187555	0.34187555	0.34187555	0.6561991
187	E	0.28615275	0.28615275	0.28615275	0.5492442
188	I	0.16290444	0.16290444	0.16290444	0.31268027
189	M	0.14925504	0.14925504	0.14925504	0.2864815
190	T	0.27163208	0.27163208	0.27163208	0.5213731
191	L	0.20703538	0.20703538	0.20703538	0.3973856
192	M	0.14220758	0.14220758	0.14220758	0.27295452
193	N	0.1268895	0.1268895	0.1268895	0.24355286
194	S	0.2873645	0.2873645	0.2873645	0.55157006
195	I	0.124729365	0.124729365	0.124729365	0.23940669
196	I	-0.038924832	0.038924832	0.038924832	0.07471268
197	S	0.110551536	0.110551536	0.110551536	0.21219364
198	R	0.19517942	0.19517942	0.19517942	0.37462917
199	M	-0.02655462	0.02655462	0.02655462	0.05096918
200	T	0.03443232	0.03443232	0.03443232	0.06608971
201	M	0.04473352	0.04473352	0.04473352	0.08586193
202	S	0.052933108	0.052933108	0.052933108	0.1016003
203	K	0.31460595	0.31460595	0.31460595	0.6038576
204	T	0.3121147	0.3121147	0.3121147	0.5990758
205	C	0.19291586	0.19291586	0.19291586	0.37028447
206	C	0.30054492	0.30054492	0.30054492	0.57686865
207	E	0.42806208	0.42806208	0.42806208	0.8216263
208	S	0.44254383	0.44254383	0.44254383	0.8494227
209	D	0.4358133	0.4358133	0.4358133	0.83650404
210	N	0.44355068	0.44355068	0.44355068	0.85135525
211	D	0.45924106	0.45924106	0.45924106	0.8814715
212	A	0.37677458	0.37677458	0.37677458	0.7231846
213	E	0.4428575	0.4428575	0.4428575	0.85002476
214	D	0.43980962	0.43980962	0.43980962	0.8441746
215	I	0.23015219	0.23015219	0.23015219	0.44175622
216	R	0.34399825	0.34399825	0.34399825	0.66027343
217	K	0.44733152	0.44733152	0.44733152	0.85861224
218	M	0.32781926	0.32781926	0.32781926	0.6292193
219	V	0.23802549	0.23802549	0.23802549	0.45686832
220	T	0.37043092	0.37043092	0.37043092	0.7110085
221	D	0.3961513	0.3961513	0.3961513	0.76037645
222	T	0.2893787	0.2893787	0.2893787	0.55543613
223	A	0.2184073	0.2184073	0.2184073	0.419213
224	E	0.3175419	0.3175419	0.3175419	0.60949284
225	L	0.26403564	0.26403564	0.26403564	0.5067924
226	A	0.19926254	0.19926254	0.19926254	0.38246635
227	G	0.17252395	0.17252395	0.17252395	0.33114403
228	K	0.23373738	0.23373738	0.23373738	0.44863766
229	F	0.20117112	0.20117112	0.20117112	0.38612968
230	N	0.099902146	0.099902146	0.099902146	0.19175309
231	L	0.13559315	0.13559315	0.13559315	0.26025873
232	T	0.11646882	0.11646882	0.11646882	0.22355132
233	D	0.050814606	0.050814606	0.050814606	0.09753402
234	F	0.14466314	0.14466314	0.14466314	0.27766776
235	I	0.14763424	0.14763424	0.14763424	0.28337052
236	W	0.0919552	0.0919552	0.0919552	0.17649965
237	F	0.20289539	0.20289539	0.20289539	0.38943928
238	C	0.21277243	0.21277243	0.21277243	0.40839735
239	K	0.28000253	0.28000253	0.28000253	0.53743947
240	N	0.3371321	0.3371321	0.3371321	0.6470944
241	L	0.2238711	0.2238711	0.2238711	0.42970026
242	D	0.1760738	0.1760738	0.1760738	0.33795768
243	L	0.21391545	0.21391545	0.21391545	0.41059127
244	Q	0.003845077	0.003845077	0.003845077	0.007380276
245	G	0.1642417	0.1642417	0.1642417	0.31524703
246	L	0.27242562	0.27242562	0.27242562	0.52289623
247	N	0.31271493	0.31271493	0.31271493	0.6002279
248	K	0.30100748	0.30100748	0.30100748	0.5777565
249	R	0.32566655	0.32566655	0.32566655	0.6250874
250	L	0.2821327	0.2821327	0.2821327	0.54152805
251	K	0.4090633	0.4090633	0.4090633	0.7851599
252	E	0.37332863	0.37332863	0.37332863	0.7165704
253	I	0.32060772	0.32060772	0.32060772	0.6153774
254	L	0.2648422	0.2648422	0.2648422	0.5083406
255	E	0.37837252	0.37837252	0.37837252	0.7262517
256	R	0.3920442	0.3920442	0.3920442	0.7524932
257	F	0.25839612	0.25839612	0.25839612	0.4959679
258	D	0.25441802	0.25441802	0.25441802	0.48833227
259	N	0.40986443	0.40986443	0.40986443	0.78669757
260	M	0.3342674	0.3342674	0.3342674	0.64159596
261	M	0.1728575	0.1728575	0.1728575	0.33178425
262	E	0.30509704	0.30509704	0.30509704	0.5856061
263	R	0.3992433	0.3992433	0.3992433	0.7663112
264	V	0.25508133	0.25508133	0.25508133	0.48960543
265	I	0.20157391	0.20157391	0.20157391	0.3869028
266	K	0.43932408	0.43932408	0.43932408	0.8432427
267	E	0.39917168	0.39917168	0.39917168	0.7661738
268	H	0.21262914	0.21262914	0.21262914	0.40812233
269	E	0.35370025	0.35370025	0.35370025	0.67889553
270	D	0.44408885	0.44408885	0.44408885	0.8523882
271	E	0.42023286	0.42023286	0.42023286	0.80659884
272	R	0.33080965	0.33080965	0.33080965	0.6349591
273	R	0.39215037	0.39215037	0.39215037	0.75269705
274	K	0.43428668	0.43428668	0.43428668	0.8335739
275	R	0.35640508	0.35640508	0.35640508	0.68408716
276	K	0.40461475	0.40461475	0.40461475	0.7766213
277	E	0.35073203	0.35073203	0.35073203	0.6731983
278	R	0.34936875	0.34936875	0.34936875	0.6705816
279	G	0.38978162	0.38978162	0.38978162	0.7481504
280	E	0.3515601	0.3515601	0.3515601	0.67478764
281	S	0.39581254	0.39581254	0.39581254	0.7597262
282	V	0.3834534	0.3834534	0.3834534	0.736004
283	Q	0.43754566	0.43754566	0.43754566	0.83982915
284	I	0.34169728	0.34169728	0.34169728	0.6558569
285	R	0.31804314	0.31804314	0.31804314	0.6104549
286	D	0.12792373	0.12792373	0.12792373	0.24553798
287	L	0.07906174	0.07906174	0.07906174	0.15175183
288	L	0.069056086	0.069056086	0.069056086	0.13254689
289	D	0.21835253	0.21835253	0.21835253	0.41910785
290	I	0.30009663	0.30009663	0.30009663	0.57600826
291	L	0.16498931	0.16498931	0.16498931	0.31668198
292	L	0.26131526	0.26131526	0.26131526	0.5015709
293	D	0.372599	0.372599	0.372599	0.71516997
294	I	0.39209226	0.39209226	0.39209226	0.7525855
295	H	0.34793127	0.34793127	0.34793127	0.6678225
296	E	0.38252404	0.38252404	0.38252404	0.73422015
297	D	0.40953234	0.40953234	0.40953234	0.78606015
298	T	0.41580513	0.41580513	0.41580513	0.7981002
299	S	0.42054597	0.42054597	0.42054597	0.8071998
300	T	0.3924676	0.3924676	0.3924676	0.7533059
301	E	0.40129736	0.40129736	0.40129736	0.77025384
302	I	0.40410465	0.40410465	0.40410465	0.77564216
303	K	0.42315143	0.42315143	0.42315143	0.8122007
304	L	0.26703393	0.26703393	0.26703393	0.5125474
305	T	0.39219537	0.39219537	0.39219537	0.7527834
306	R	0.3094852	0.3094852	0.3094852	0.5940287
307	E	0.39892927	0.39892927	0.39892927	0.7657085
308	N	0.23888071	0.23888071	0.23888071	0.45850983
309	I	0.24770266	0.24770266	0.24770266	0.47544277
310	K	0.12775601	0.12775601	0.12775601	0.24521607
311	A	0.1712106	0.1712106	0.1712106	0.3286232
312	F	0.13464716	0.13464716	0.13464716	0.258443
313	I	0.10251063	0.10251063	0.10251063	0.19675985
314	L	0.1287534	0.1287534	0.1287534	0.24713045
315	D	0.1769153	0.1769153	0.1769153	0.33957285
316	I	0.06451586	0.06451586	0.06451586	0.12383233
317	F	0.07567596	0.07567596	0.07567596	0.14525312
318	M	0.030475637	0.030475637	0.030475637	0.058495216
319	A	0.097253956	0.097253956	0.097253956	0.18667014
320	G	0.17925107	0.17925107	0.17925107	0.34405616
321	T	0.08758946	0.08758946	0.08758946	0.16812001
322	D	0.16278718	0.16278718	0.16278718	0.3124552
323	T	0.12336341	0.12336341	0.12336341	0.23678488
324	S	0.077554494	0.077554494	0.077554494	0.14885882
325	A	0.09171554	0.09171554	0.09171554	0.17603965
326	I	0.09701464	0.09701464	0.09701464	0.1862108
327	T	0.1527547	0.1527547	0.1527547	0.29319876
328	T	0.20665933	0.20665933	0.20665933	0.3966638
329	E	0.1410264	0.1410264	0.1410264	0.27068734
330	W	0.12782815	0.12782815	0.12782815	0.24535453
331	A	0.12448828	0.12448828	0.12448828	0.23894395
332	L	0.07582593	0.07582593	0.07582593	0.14554098
333	A	0.090170346	0.090170346	0.090170346	0.1730738
334	E	0.0061756177	0.0061756177	0.0061756177	0.0118535375
335	L	0.18201523	0.18201523	0.18201523	0.3493617
336	I	0.12071679	0.12071679	0.12071679	0.2317049
337	N	0.19838375	0.19838375	0.19838375	0.3807796
338	H	0.24664812	0.24664812	0.24664812	0.47341865
339	P	0.3536077	0.3536077	0.3536077	0.6787179
340	H	0.39481235	0.39481235	0.39481235	0.7578064
341	V	0.23357454	0.23357454	0.23357454	0.44832513
342	M	0.28681615	0.28681615	0.28681615	0.55051756
343	E	0.43960246	0.43960246	0.43960246	0.843777
344	K	0.42886946	0.42886946	0.42886946	0.82317597
345	A	0.25438803	0.25438803	0.25438803	0.48827472
346	R	0.3607843	0.3607843	0.3607843	0.69249266
347	Q	0.49831817	0.49831817	0.49831817	0.95647645
348	E	0.34940624	0.34940624	0.34940624	0.6706536
349	I	0.2087147	0.2087147	0.2087147	0.4006089
350	D	0.3771854	0.3771854	0.3771854	0.72397316
351	S	0.44487238	0.44487238	0.44487238	0.85389215
352	V	0.35239008	0.35239008	0.35239008	0.67638075
353	A	0.18075977	0.18075977	0.18075977	0.34695196
354	G	0.34517625	0.34517625	0.34517625	0.6625345
355	K	0.36623445	0.36623445	0.36623445	0.70295376
356	S	0.3157222	0.3157222	0.3157222	0.60600007
357	R	0.29246435	0.29246435	0.29246435	0.56135875
358	L	0.3211273	0.3211273	0.3211273	0.6163747
359	I	0.18410683	0.18410683	0.18410683	0.35337633
360	E	0.26074472	0.26074472	0.26074472	0.5004758
361	E	0.17717613	0.17717613	0.17717613	0.3400735
362	S	0.28402033	0.28402033	0.28402033	0.54515123
363	D	0.24820077	0.24820077	0.24820077	0.47639886
364	L	0.30556092	0.30556092	0.30556092	0.5864964
365	P	0.32757205	0.32757205	0.32757205	0.6287448
366	N	0.30662706	0.30662706	0.30662706	0.5885428
367	L	0.1540903	0.1540903	0.1540903	0.29576233
368	P	0.2749577	0.2749577	0.2749577	0.52775633
369	Y	0.179722	0.179722	0.179722	0.34496006
370	M	0.11458693	0.11458693	0.11458693	0.2199392
371	R	0.27995723	0.27995723	0.27995723	0.5373525
372	A	0.16180235	0.16180235	0.16180235	0.31056494
373	I	0.06892086	0.06892086	0.06892086	0.13228732
374	V	0.19780725	0.19780725	0.19780725	0.37967306
375	K	0.15641207	0.15641207	0.15641207	0.30021876
376	E	0.065284185	0.065284185	0.065284185	0.12530707
377	T	0.041662183	0.041662183	0.041662183	0.079966776
378	L	-0.005302531	0.005302531	0.005302531	0.010177727
379	R	0.122717604	0.122717604	0.122717604	0.23554529
380	I	0.007338807	0.007338807	0.007338807	0.014086174
381	H	0.020073097	0.020073097	0.020073097	0.038528487
382	P	0.11218943	0.11218943	0.11218943	0.21533741
383	T	0.0125424685	0.0125424685	0.0125424685	0.02407413
384	A	0.037476655	0.037476655	0.037476655	0.07193304
385	P	0.15948959	0.15948959	0.15948959	0.3061258
386	L	0.06662297	0.06662297	0.06662297	0.12787674
387	I	0.10369495	0.10369495	0.10369495	0.19903305
388	G	0.17465165	0.17465165	0.17465165	0.335228
389	R	0.060448967	0.060448967	0.060448967	0.116026305
390	E	0.22643667	0.22643667	0.22643667	0.43462464
391	S	0.14190419	0.14190419	0.14190419	0.27237222
392	S	0.2653703	0.2653703	0.2653703	0.50935423
393	E	0.2540992	0.2540992	0.2540992	0.4877203
394	S	0.36329216	0.36329216	0.36329216	0.69730633
395	C	0.18197481	0.18197481	0.18197481	0.34928414
396	N	0.4104231	0.4104231	0.4104231	0.78776985
397	V	0.26898623	0.26898623	0.26898623	0.51629466
398	C	0.2921113	0.2921113	0.2921113	0.5606811
399	G	0.33629364	0.33629364	0.33629364	0.6454851
400	Y	0.31917545	0.31917545	0.31917545	0.6126283
401	E	0.3802463	0.3802463	0.3802463	0.72984827
402	I	0.18258882	0.18258882	0.18258882	0.35046265
403	P	0.27223843	0.27223843	0.27223843	0.52253693
404	A	0.22708222	0.22708222	0.22708222	0.4358637
405	K	0.1368944	0.1368944	0.1368944	0.26275638
406	S	0.107854284	0.107854284	0.107854284	0.2070165
407	V	0.22638355	0.22638355	0.22638355	0.43452266
408	L	0.1762817	0.1762817	0.1762817	0.33835673
409	F	0.18516545	0.18516545	0.18516545	0.35540828
410	V	0.09670328	0.09670328	0.09670328	0.18561317
411	N	0.07437116	0.07437116	0.07437116	0.14274868
412	M	0.024128519	0.024128519	0.024128519	0.0463125
413	W	0.11761873	0.11761873	0.11761873	0.22575848
414	S	0.12550743	0.12550743	0.12550743	0.24090011
415	M	0.16642323	0.16642323	0.16642323	0.3194343
416	G	0.055367727	0.055367727	0.055367727	0.10627332
417	R	0.13921607	0.13921607	0.13921607	0.2672126
418	D	0.27808347	0.27808347	0.27808347	0.53375596
419	P	0.31583276	0.31583276	0.31583276	0.6062123
420	N	0.35282558	0.35282558	0.35282558	0.67721665
421	L	0.23310286	0.23310286	0.23310286	0.44741976
422	W	0.21177022	0.21177022	0.21177022	0.4064737
423	E	0.31942695	0.31942695	0.31942695	0.613111
424	N	0.27476266	0.27476266	0.27476266	0.52738196
425	P	0.18176723	0.18176723	0.18176723	0.3488857
426	L	0.25693342	0.25693342	0.25693342	0.49316037
427	E	0.28482714	0.28482714	0.28482714	0.5466998
428	F	0.09762753	0.09762753	0.09762753	0.18738717
429	R	0.24351616	0.24351616	0.24351616	0.46740717
430	P	0.10133875	0.10133875	0.10133875	0.19451053
431	E	0.20028085	0.20028085	0.20028085	0.3844209
432	R	0.1906804	0.1906804	0.1906804	0.3659937
433	F	0.15044506	0.15044506	0.15044506	0.28876564
434	I	0.3092333	0.3092333	0.3092333	0.59354526
435	T	0.4229811	0.4229811	0.4229811	0.81187385
436	G	0.46726784	0.46726784	0.46726784	0.8968782
437	E	0.44696662	0.44696662	0.44696662	0.8579118
438	S	0.47713992	0.47713992	0.47713992	0.91582674
439	Q	0.48468134	0.48468134	0.48468134	0.9303018
440	L	0.40105227	0.40105227	0.40105227	0.7697834
441	D	0.32030436	0.32030436	0.32030436	0.61479515
442	V	0.2967152	0.2967152	0.2967152	0.5695179
443	R	0.27003783	0.27003783	0.27003783	0.5183131
444	G	0.2804156	0.2804156	0.2804156	0.53823227
445	Q	0.31519103	0.31519103	0.31519103	0.6049806
446	H	0.31189245	0.31189245	0.31189245	0.59864926
447	F	0.26069012	0.26069012	0.26069012	0.50037104
448	Q	0.2744914	0.2744914	0.2744914	0.5268613
449	L	0.1716942	0.1716942	0.1716942	0.32955143
450	I	0.11722476	0.11722476	0.11722476	0.22500229
451	P	0.13293128	0.13293128	0.13293128	0.2551495
452	F	0.10103034	0.10103034	0.10103034	0.19391857
453	G	0.10340611	0.10340611	0.10340611	0.19847864
454	T	0.04117006	0.04117006	0.04117006	0.07902219
455	G	0.081268206	0.081268206	0.081268206	0.15598693
456	R	0.07507303	0.07507303	0.07507303	0.14409587
457	R	0.042466603	0.042466603	0.042466603	0.08151079
458	V	0.012019166	0.012019166	0.012019166	0.023069697
459	C	0.10991595	0.10991595	0.10991595	0.21097368
460	P	-0.007053168	0.007053168	0.007053168	0.013537915
461	G	0.15866952	0.15866952	0.15866952	0.30455172
462	A	0.07827645	0.07827645	0.07827645	0.15024453
463	S	0.1469552	0.1469552	0.1469552	0.28206718
464	L	0.14478028	0.14478028	0.14478028	0.2778926
465	A	0.18514833	0.18514833	0.18514833	0.3553754
466	L	0.22272986	0.22272986	0.22272986	0.42750975
467	Q	0.22822528	0.22822528	0.22822528	0.4380577
468	V	0.104333445	0.104333445	0.104333445	0.20025857
469	I	0.16242547	0.16242547	0.16242547	0.31176093
470	P	0.26542318	0.26542318	0.26542318	0.5094557
471	T	0.21456753	0.21456753	0.21456753	0.41184288
472	N	0.24725194	0.24725194	0.24725194	0.47457767
473	L	0.19108121	0.19108121	0.19108121	0.36676303
474	A	0.12616068	0.12616068	0.12616068	0.24215397
475	A	0.19094484	0.19094484	0.19094484	0.36650127
476	M	0.24111764	0.24111764	0.24111764	0.46280342
477	I	0.15709068	0.15709068	0.15709068	0.3015213
478	Q	0.16293122	0.16293122	0.16293122	0.31273168
479	C	0.29478204	0.29478204	0.29478204	0.56580734
480	F	0.18652026	0.18652026	0.18652026	0.3580087
481	E	0.33861575	0.33861575	0.33861575	0.64994216
482	W	0.22956222	0.22956222	0.22956222	0.44062385
483	K	0.43911713	0.43911713	0.43911713	0.84284544
484	V	0.37679496	0.37679496	0.37679496	0.72322375
485	V	0.41159543	0.41159543	0.41159543	0.79002005
486	G	0.46270916	0.46270916	0.46270916	0.8881282
487	G	0.46330938	0.46330938	0.46330938	0.88928026
488	N	0.48883298	0.48883298	0.48883298	0.9382705
489	N	0.4752596	0.4752596	0.4752596	0.9122177
490	S	0.4679405	0.4679405	0.4679405	0.89816934
491	I	0.47882822	0.47882822	0.47882822	0.91906726
492	V	0.4090305	0.4090305	0.4090305	0.7850969
493	V	0.37291145	0.37291145	0.37291145	0.71576965
494	M	0.35177743	0.35177743	0.35177743	0.6752048
495	K	0.40216666	0.40216666	0.40216666	0.7719224
496	E	0.33177543	0.33177543	0.33177543	0.6368128
497	K	0.38100404	0.38100404	0.38100404	0.7313026
498	P	0.3618125	0.3618125	0.3618125	0.69446623
499	G	0.25596023	0.25596023	0.25596023	0.49129242
500	M	0.28663883	0.28663883	0.28663883	0.5501772
501	T	0.16604948	0.16604948	0.16604948	0.3187169
502	L	0.20245215	0.20245215	0.20245215	0.38858852
503	P	0.23519433	0.23519433	0.23519433	0.45143414
504	R	0.17813517	0.17813517	0.17813517	0.3419143
505	A	0.17255323	0.17255323	0.17255323	0.33120024
506	H	0.29378757	0.29378757	0.29378757	0.56389856
507	P	0.32729426	0.32729426	0.32729426	0.6282116
508	L	0.27920887	0.27920887	0.27920887	0.5359161
509	L	0.3560948	0.3560948	0.3560948	0.68349165
510	L	0.203928	0.203928	0.203928	0.39142126
511	I	0.3674808	0.3674808	0.3674808	0.70534605
512	P	0.3548553	0.3548553	0.3548553	0.6811125
513	M	0.4415566	0.4415566	0.4415566	0.8475278
514	P	0.43229288	0.43229288	0.43229288	0.8297469
515	R	0.37274593	0.37274593	0.37274593	0.71545196
516	F	0.46226498	0.46226498	0.46226498	0.88727564
517	N	0.4405201	0.4405201	0.4405201	0.8455383
518	S	0.47611666	0.47611666	0.47611666	0.9138627
519	L	0.47758213	0.47758213	0.47758213	0.9166755
520	P	0.47622713	0.47622713	0.47622713	0.9140747
521	S	0.4901374	0.4901374	0.4901374	0.9407742
522	I	0.46511787	0.46511787	0.46511787	0.8927515
523	V	0.4247478	0.4247478	0.4247478	0.8152648
