## Supplementary material for "The N-Terminus of *Sophora tonkinensis* Cytochrome P450s Evolves Neutrally yet Encodes Rich Functional Information: A Protein Language Model Analysis": Dataset S1: StonChr1BG028380.1_residue_importance.csv

position	amino_acid	cosine_similarity	abs_cosine	final_score	final_score_norm
1	M	0.43036926	0.43036926	0.43036926	0.86173785
2	D	0.4299319	0.4299319	0.4299319	0.86086214
3	N	0.4638605	0.4638605	0.4638605	0.92879814
4	I	0.46249306	0.46249306	0.46249306	0.92606
5	Q	0.4838509	0.4838509	0.4838509	0.9688253
6	G	0.46009853	0.46009853	0.46009853	0.9212654
7	Y	0.48799503	0.48799503	0.48799503	0.9771232
8	I	0.46304312	0.46304312	0.46304312	0.92716146
9	P	0.49942017	0.49942017	0.49942017	1.0
10	I	0.47145656	0.47145656	0.47145656	0.9440079
11	F	0.4654405	0.4654405	0.4654405	0.9319618
12	L	0.46991584	0.46991584	0.46991584	0.94092286
13	I	0.47785416	0.47785416	0.47785416	0.9568179
14	W	0.4744639	0.4744639	0.4744639	0.95002955
15	L	0.45770305	0.45770305	0.45770305	0.9164689
16	A	0.44379723	0.44379723	0.44379723	0.88862497
17	S	0.4667429	0.4667429	0.4667429	0.9345696
18	T	0.46229714	0.46229714	0.46229714	0.92566776
19	I	0.43486035	0.43486035	0.43486035	0.87073046
20	L	0.44973812	0.44973812	0.44973812	0.90052056
21	F	0.4381183	0.4381183	0.4381183	0.87725395
22	H	0.47085276	0.47085276	0.47085276	0.94279885
23	A	0.4563272	0.4563272	0.4563272	0.913714
24	I	0.44539958	0.44539958	0.44539958	0.8918334
25	F	0.42077848	0.42077848	0.42077848	0.842534
26	T	0.42573875	0.42573875	0.42573875	0.8524661
27	K	0.4160201	0.4160201	0.4160201	0.8330062
28	T	0.4074134	0.4074134	0.4074134	0.81577283
29	R	0.3963824	0.3963824	0.3963824	0.7936852
30	S	0.4300926	0.4300926	0.4300926	0.8611839
31	K	0.42828202	0.42828202	0.42828202	0.85755855
32	F	0.40291613	0.40291613	0.40291613	0.8067678
33	K	0.3532199	0.3532199	0.3532199	0.70725995
34	L	0.2788462	0.2788462	0.2788462	0.5583399
35	P	0.2611849	0.2611849	0.2611849	0.5229763
36	P	0.26902995	0.26902995	0.26902995	0.5386846
37	S	0.23273683	0.23273683	0.23273683	0.4660141
38	P	0.19511274	0.19511274	0.19511274	0.39067852
39	L	0.21184207	0.21184207	0.21184207	0.42417607
40	A	0.12865736	0.12865736	0.12865736	0.25761345
41	L	0.06154538	0.06154538	0.06154538	0.12323367
42	P	0.17587857	0.17587857	0.17587857	0.35216552
43	I	0.084182255	0.084182255	0.084182255	0.16855998
44	I	0.043356318	0.043356318	0.043356318	0.08681331
45	G	0.1915475	0.1915475	0.1915475	0.38353977
46	H	0.07524995	0.07524995	0.07524995	0.15067463
47	F	0.15132868	0.15132868	0.15132868	0.30300876
48	H	0.18801025	0.18801025	0.18801025	0.37645707
49	L	0.291295	0.291295	0.291295	0.5832664
50	L	0.3670421	0.3670421	0.3670421	0.7349365
51	R	0.35580978	0.35580978	0.35580978	0.71244574
52	Q	0.427333	0.427333	0.427333	0.8556583
53	P	0.3849633	0.3849633	0.3849633	0.7708205
54	P	0.2833076	0.2833076	0.2833076	0.5672731
55	L	0.34204543	0.34204543	0.34204543	0.6848851
56	H	0.16728246	0.16728246	0.16728246	0.33495337
57	K	0.3257002	0.3257002	0.3257002	0.65215665
58	A	0.38821	0.38821	0.38821	0.77732146
59	I	0.29950008	0.29950008	0.29950008	0.5996956
60	Q	0.32276702	0.32276702	0.32276702	0.6462835
61	K	0.45721272	0.45721272	0.45721272	0.9154871
62	I	0.37843528	0.37843528	0.37843528	0.7577493
63	S	0.24917564	0.24917564	0.24917564	0.49892986
64	D	0.38075748	0.38075748	0.38075748	0.7623991
65	R	0.39063096	0.39063096	0.39063096	0.782169
66	Y	0.33228272	0.33228272	0.33228272	0.665337
67	G	0.23865801	0.23865801	0.23865801	0.4778702
68	P	0.29177728	0.29177728	0.29177728	0.5842321
69	M	0.18766306	0.18766306	0.18766306	0.3757619
70	I	0.11180646	0.11180646	0.11180646	0.22387254
71	H	0.15702741	0.15702741	0.15702741	0.31441945
72	M	0.24528676	0.24528676	0.24528676	0.49114308
73	Y	0.25612223	0.25612223	0.25612223	0.5128392
74	L	0.22013144	0.22013144	0.22013144	0.44077402
75	G	0.21045688	0.21045688	0.21045688	0.42140245
76	S	0.22254583	0.22254583	0.22254583	0.44560844
77	T	0.19946809	0.19946809	0.19946809	0.39939934
78	P	0.29548076	0.29548076	0.29548076	0.5916476
79	I	0.25066423	0.25066423	0.25066423	0.5019105
80	V	0.09508046	0.09508046	0.09508046	0.19038169
81	F	0.050994843	0.050994843	0.050994843	0.1021081
82	I	0.122914866	0.122914866	0.122914866	0.24611515
83	S	0.06871243	0.06871243	0.06871243	0.1375844
84	S	0.13902126	0.13902126	0.13902126	0.27836534
85	S	0.11856412	0.11856412	0.11856412	0.23740356
86	E	0.3092979	0.3092979	0.3092979	0.61931396
87	I	0.21026555	0.21026555	0.21026555	0.42101935
88	A	0.11251728	0.11251728	0.11251728	0.22529583
89	K	0.1959015	0.1959015	0.1959015	0.3922579
90	E	0.2551221	0.2551221	0.2551221	0.5108366
91	I	0.026343813	0.026343813	0.026343813	0.052748796
92	L	-0.010044652	0.010044652	0.010044652	0.020112628
93	K	-0.0015777891	0.0015777891	0.0015777891	0.0031592418
94	T	0.04755771	0.04755771	0.04755771	0.095225856
95	H	-0.0023406676	0.0023406676	0.0023406676	0.0046867705
96	E	-0.008103948	0.008103948	0.008103948	0.016226714
97	P	0.07773181	0.07773181	0.07773181	0.15564412
98	S	0.052987434	0.052987434	0.052987434	0.10609791
99	F	0.00828679	0.00828679	0.00828679	0.016592823
100	S	-0.026635809	0.026635809	0.026635809	0.053333465
101	N	0.03117004	0.03117004	0.03117004	0.06241246
102	R	0.08052106	0.08052106	0.08052106	0.16122909
103	P	0.15642957	0.15642957	0.15642957	0.31322238
104	A	0.1837227	0.1837227	0.1837227	0.36787203
105	N	0.17618759	0.17618759	0.17618759	0.3527843
106	A	0.17334242	0.17334242	0.17334242	0.34708735
107	A	0.14936854	0.14936854	0.14936854	0.29908392
108	I	0.1908252	0.1908252	0.1908252	0.3820935
109	S	0.29181355	0.29181355	0.29181355	0.5843047
110	Y	0.19227254	0.19227254	0.19227254	0.38499156
111	L	0.20584376	0.20584376	0.20584376	0.4121655
112	T	0.11228257	0.11228257	0.11228257	0.22482586
113	Y	0.13410482	0.13410482	0.13410482	0.26852104
114	N	0.10084819	0.10084819	0.10084819	0.20193055
115	A	0.1053136	0.1053136	0.1053136	0.21087174
116	A	0.05714536	0.05714536	0.05714536	0.11442342
117	D	-0.04526452	0.04526452	0.04526452	0.090634145
118	L	0.03662901	0.03662901	0.03662901	0.073343076
119	A	-0.08024358	0.08024358	0.08024358	0.16067348
120	F	0.028680697	0.028680697	0.028680697	0.05742799
121	A	-0.03236213	0.03236213	0.03236213	0.064799406
122	P	0.09995064	0.09995064	0.09995064	0.20013337
123	Y	0.042331874	0.042331874	0.042331874	0.084762044
124	G	0.105482794	0.105482794	0.105482794	0.21121052
125	T	0.18044038	0.18044038	0.18044038	0.36129975
126	Y	0.061921723	0.061921723	0.061921723	0.12398723
127	W	0.02233272	0.02233272	0.02233272	0.044717297
128	K	0.18458906	0.18458906	0.18458906	0.36960673
129	F	0.15059069	0.15059069	0.15059069	0.30153105
130	M	-0.010505419	0.010505419	0.010505419	0.021035232
131	K	-0.010873005	0.010873005	0.010873005	0.021771258
132	K	0.11143429	0.11143429	0.11143429	0.22312734
133	L	0.11336331	0.11336331	0.11336331	0.22698985
134	C	0.0412315	0.0412315	0.0412315	0.08255874
135	M	0.1985905	0.1985905	0.1985905	0.39764214
136	S	0.18709885	0.18709885	0.18709885	0.37463215
137	E	0.16474907	0.16474907	0.16474907	0.32988068
138	L	0.036341134	0.036341134	0.036341134	0.072766654
139	L	0.022956712	0.022956712	0.022956712	0.04596673
140	N	0.1125636	0.1125636	0.1125636	0.22538859
141	G	0.18135887	0.18135887	0.18135887	0.36313885
142	R	0.22529705	0.22529705	0.22529705	0.45111725
143	M	0.21563773	0.21563773	0.21563773	0.43177617
144	L	0.09687208	0.09687208	0.09687208	0.19396909
145	D	0.28175795	0.28175795	0.28175795	0.5641701
146	Q	0.33360797	0.33360797	0.33360797	0.66799057
147	L	0.13634633	0.13634633	0.13634633	0.27300924
148	F	0.20447181	0.20447181	0.20447181	0.4094184
149	P	0.33249453	0.33249453	0.33249453	0.6657611
150	I	0.21053132	0.21053132	0.21053132	0.4215515
151	R	0.013641734	0.013641734	0.013641734	0.027315143
152	Q	0.3103871	0.3103871	0.3103871	0.62149495
153	E	0.3663358	0.3663358	0.3663358	0.73352224
154	E	0.18390578	0.18390578	0.18390578	0.3682386
155	I	0.1999603	0.1999603	0.1999603	0.40038493
156	N	0.3506123	0.3506123	0.3506123	0.70203876
157	R	0.35964283	0.35964283	0.35964283	0.7201208
158	F	0.21398328	0.21398328	0.21398328	0.42846343
159	M	0.3255283	0.3255283	0.3255283	0.6518125
160	K	0.4268693	0.4268693	0.4268693	0.85472983
161	M	0.40461686	0.40461686	0.40461686	0.8101733
162	M	0.3047465	0.3047465	0.3047465	0.61020064
163	Q	0.40220013	0.40220013	0.40220013	0.8053342
164	N	0.44684553	0.44684553	0.44684553	0.89472866
165	K	0.40301833	0.40301833	0.40301833	0.80697244
166	G	0.2993194	0.2993194	0.2993194	0.5993338
167	E	0.40463626	0.40463626	0.40463626	0.8102121
168	A	0.33673453	0.33673453	0.33673453	0.67425096
169	C	0.37793884	0.37793884	0.37793884	0.75675523
170	E	0.3921928	0.3921928	0.3921928	0.7852963
171	R	0.34124982	0.34124982	0.34124982	0.68329203
172	V	0.2999126	0.2999126	0.2999126	0.6005216
173	N	0.30623347	0.30623347	0.30623347	0.613178
174	V	0.18721041	0.18721041	0.18721041	0.37485552
175	A	0.19427644	0.19427644	0.19427644	0.389004
176	D	0.4030652	0.4030652	0.4030652	0.8070663
177	E	0.29862052	0.29862052	0.29862052	0.5979344
178	L	0.14864317	0.14864317	0.14864317	0.29763147
179	L	0.22710268	0.22710268	0.22710268	0.45473272
180	K	0.39947677	0.39947677	0.39947677	0.7998811
181	L	0.17379333	0.17379333	0.17379333	0.3479902
182	T	0.09221533	0.09221533	0.09221533	0.18464479
183	N	0.2146166	0.2146166	0.2146166	0.42973155
184	S	0.31132215	0.31132215	0.31132215	0.6233672
185	I	0.11946012	0.11946012	0.11946012	0.23919763
186	V	0.0030969225	0.0030969225	0.0030969225	0.0062010363
187	M	0.23644896	0.23644896	0.23644896	0.47344697
188	R	0.24894169	0.24894169	0.24894169	0.49846143
189	M	0.055295605	0.055295605	0.055295605	0.11071961
190	A	0.13831005	0.13831005	0.13831005	0.27694124
191	I	0.19274402	0.19274402	0.19274402	0.3859356
192	S	0.17095657	0.17095657	0.17095657	0.3423101
193	K	0.3443731	0.3443731	0.3443731	0.68954587
194	S	0.33611667	0.33611667	0.33611667	0.6730138
195	C	0.2950402	0.2950402	0.2950402	0.5907655
196	F	0.3879283	0.3879283	0.3879283	0.7767574
197	N	0.42711332	0.42711332	0.42711332	0.8552184
198	T	0.4356657	0.4356657	0.4356657	0.872343
199	D	0.43998325	0.43998325	0.43998325	0.8809882
200	D	0.43609986	0.43609986	0.43609986	0.87321234
201	E	0.43808398	0.43808398	0.43808398	0.8771852
202	A	0.41434294	0.41434294	0.41434294	0.829648
203	H	0.4770348	0.4770348	0.4770348	0.9551773
204	L	0.44096026	0.44096026	0.44096026	0.88294446
205	V	0.33673307	0.33673307	0.33673307	0.67424804
206	T	0.43228567	0.43228567	0.43228567	0.86557513
207	E	0.43988165	0.43988165	0.43988165	0.88078475
208	R	0.34885556	0.34885556	0.34885556	0.69852114
209	V	0.3096722	0.3096722	0.3096722	0.6200635
210	K	0.41589016	0.41589016	0.41589016	0.832746
211	E	0.3964145	0.3964145	0.3964145	0.79374945
212	S	0.3405175	0.3405175	0.3405175	0.6818257
213	A	0.29514515	0.29514515	0.29514515	0.59097564
214	E	0.3630673	0.3630673	0.3630673	0.72697765
215	L	0.33678678	0.33678678	0.33678678	0.67435557
216	S	0.27966368	0.27966368	0.27966368	0.55997676
217	G	0.20258541	0.20258541	0.20258541	0.40564123
218	M	0.32730144	0.32730144	0.32730144	0.6553629
219	V	0.2207176	0.2207176	0.2207176	0.4419477
220	N	0.1338487	0.1338487	0.1338487	0.2680082
221	L	0.17900276	0.17900276	0.17900276	0.35842118
222	A	0.10633882	0.10633882	0.10633882	0.21292457
223	D	0.10787495	0.10787495	0.10787495	0.2160004
224	Y	0.20158961	0.20158961	0.20158961	0.40364733
225	F	0.14620617	0.14620617	0.14620617	0.29275185
226	W	0.10250318	0.10250318	0.10250318	0.20524438
227	F	0.22304939	0.22304939	0.22304939	0.4466167
228	C	0.23746334	0.23746334	0.23746334	0.47547808
229	K	0.2628273	0.2628273	0.2628273	0.5262649
230	R	0.2763564	0.2763564	0.2763564	0.5533545
231	L	0.21706554	0.21706554	0.21706554	0.43463513
232	D	0.16779254	0.16779254	0.16779254	0.3359747
233	L	0.24126953	0.24126953	0.24126953	0.48309928
234	Q	-0.003145113	0.003145113	0.003145113	0.0062975287
235	G	0.18853045	0.18853045	0.18853045	0.37749866
236	I	0.2993651	0.2993651	0.2993651	0.5994253
237	G	0.3336407	0.3336407	0.3336407	0.66805613
238	K	0.31294328	0.31294328	0.31294328	0.6266132
239	K	0.38894394	0.38894394	0.38894394	0.778791
240	L	0.27844563	0.27844563	0.27844563	0.5575378
241	K	0.39728796	0.39728796	0.39728796	0.79549843
242	E	0.3870865	0.3870865	0.3870865	0.77507186
243	V	0.33431357	0.33431357	0.33431357	0.66940343
244	R	0.27600965	0.27600965	0.27600965	0.5526602
245	D	0.38485208	0.38485208	0.38485208	0.7705978
246	R	0.3892028	0.3892028	0.3892028	0.77930933
247	F	0.29311618	0.29311618	0.29311618	0.586913
248	D	0.25793228	0.25793228	0.25793228	0.51646346
249	T	0.40244964	0.40244964	0.40244964	0.80583376
250	M	0.35691062	0.35691062	0.35691062	0.71465
251	I	0.20595847	0.20595847	0.20595847	0.41239518
252	E	0.30007982	0.30007982	0.30007982	0.6008564
253	S	0.41877234	0.41877234	0.41877234	0.83851707
254	I	0.2519045	0.2519045	0.2519045	0.5043939
255	I	0.24464485	0.24464485	0.24464485	0.48985776
256	E	0.39354977	0.39354977	0.39354977	0.7880134
257	E	0.40697402	0.40697402	0.40697402	0.81489307
258	H	0.2349731	0.2349731	0.2349731	0.47049183
259	E	0.38694888	0.38694888	0.38694888	0.77479625
260	E	0.44286317	0.44286317	0.44286317	0.8867547
261	A	0.39576912	0.39576912	0.39576912	0.7924572
262	R	0.33887368	0.33887368	0.33887368	0.67853427
263	N	0.4233509	0.4233509	0.4233509	0.84768486
264	K	0.42180976	0.42180976	0.42180976	0.844599
265	S	0.41289443	0.41289443	0.41289443	0.8267476
266	T	0.39896387	0.39896387	0.39896387	0.7988542
267	T	0.38297066	0.38297066	0.38297066	0.76683056
268	K	0.4096588	0.4096588	0.4096588	0.8202688
269	D	0.43848187	0.43848187	0.43848187	0.8779819
270	A	0.38888946	0.38888946	0.38888946	0.77868193
271	A	0.35394397	0.35394397	0.35394397	0.70870984
272	K	0.39395285	0.39395285	0.39395285	0.78882045
273	D	0.20673245	0.20673245	0.20673245	0.41394493
274	V	0.14110243	0.14110243	0.14110243	0.2825325
275	L	0.14766516	0.14766516	0.14766516	0.2956732
276	D	0.28608367	0.28608367	0.28608367	0.57283163
277	A	0.36954772	0.36954772	0.36954772	0.7399536
278	L	0.25901163	0.25901163	0.25901163	0.51862466
279	L	0.30895552	0.30895552	0.30895552	0.61862844
280	S	0.43218327	0.43218327	0.43218327	0.8653701
281	I	0.42257822	0.42257822	0.42257822	0.84613764
282	S	0.3903867	0.3903867	0.3903867	0.78167987
283	E	0.42224964	0.42224964	0.42224964	0.8454798
284	D	0.43843067	0.43843067	0.43843067	0.8778794
285	Q	0.42535594	0.42535594	0.42535594	0.8516996
286	C	0.43711954	0.43711954	0.43711954	0.8752541
287	S	0.40308002	0.40308002	0.40308002	0.807096
288	E	0.4014612	0.4014612	0.4014612	0.80385464
289	V	0.40273985	0.40273985	0.40273985	0.8064149
290	K	0.4111631	0.4111631	0.4111631	0.82328093
291	I	0.30532894	0.30532894	0.30532894	0.61136687
292	T	0.3621422	0.3621422	0.3621422	0.7251253
293	R	0.33007783	0.33007783	0.33007783	0.6609221
294	D	0.37854087	0.37854087	0.37854087	0.75796074
295	N	0.23912582	0.23912582	0.23912582	0.47880688
296	I	0.27791983	0.27791983	0.27791983	0.556485
297	K	0.17034294	0.17034294	0.17034294	0.3410814
298	G	0.16336156	0.16336156	0.16336156	0.32710245
299	F	0.21341138	0.21341138	0.21341138	0.4273183
300	L	0.16340144	0.16340144	0.16340144	0.3271823
301	V	0.15928023	0.15928023	0.15928023	0.3189303
302	D	0.14786194	0.14786194	0.14786194	0.29606724
303	M	0.13458422	0.13458422	0.13458422	0.26948094
304	F	0.113841504	0.113841504	0.113841504	0.22794735
305	T	0.10188245	0.10188245	0.10188245	0.20400147
306	G	0.08854604	0.08854604	0.08854604	0.17729768
307	G	0.22060023	0.22060023	0.22060023	0.4417127
308	T	0.08415563	0.08415563	0.08415563	0.16850667
309	D	0.17079328	0.17079328	0.17079328	0.34198314
310	T	0.16250393	0.16250393	0.16250393	0.32538518
311	T	0.10340283	0.10340283	0.10340283	0.20704576
312	A	0.09469458	0.09469458	0.09469458	0.18960904
313	V	0.123714834	0.123714834	0.123714834	0.24771693
314	T	0.18375956	0.18375956	0.18375956	0.36794582
315	I	0.20654452	0.20654452	0.20654452	0.41356865
316	E	0.16695352	0.16695352	0.16695352	0.3342947
317	W	0.14542995	0.14542995	0.14542995	0.2911976
318	S	0.1722224	0.1722224	0.1722224	0.34484473
319	L	0.06228612	0.06228612	0.06228612	0.12471687
320	A	0.08149943	0.08149943	0.08149943	0.1631881
321	E	0.030284075	0.030284075	0.030284075	0.060638472
322	L	0.1979577	0.1979577	0.1979577	0.39637506
323	I	0.12420495	0.12420495	0.12420495	0.24869831
324	N	0.21546794	0.21546794	0.21546794	0.4314362
325	H	0.28601974	0.28601974	0.28601974	0.57270366
326	P	0.3331128	0.3331128	0.3331128	0.6669991
327	T	0.3868492	0.3868492	0.3868492	0.7745967
328	I	0.2823262	0.2823262	0.2823262	0.565308
329	L	0.2636054	0.2636054	0.2636054	0.52782285
330	D	0.4291443	0.4291443	0.4291443	0.85928506
331	K	0.43889487	0.43889487	0.43889487	0.87880886
332	A	0.2376066	0.2376066	0.2376066	0.47576493
333	W	0.34828302	0.34828302	0.34828302	0.69737476
334	K	0.47557127	0.47557127	0.47557127	0.95224684
335	E	0.33518797	0.33518797	0.33518797	0.67115426
336	I	0.1473494	0.1473494	0.1473494	0.29504097
337	D	0.32834515	0.32834515	0.32834515	0.6574527
338	C	0.42877844	0.42877844	0.42877844	0.8585525
339	V	0.3437824	0.3437824	0.3437824	0.6883631
340	I	0.17066936	0.17066936	0.17066936	0.34173504
341	G	0.32258493	0.32258493	0.32258493	0.6459189
342	K	0.32503706	0.32503706	0.32503706	0.6508289
343	E	0.27654523	0.27654523	0.27654523	0.5537326
344	R	0.28409785	0.28409785	0.28409785	0.5688554
345	I	0.29606473	0.29606473	0.29606473	0.59281695
346	V	0.193015	0.193015	0.193015	0.3864782
347	M	0.2689655	0.2689655	0.2689655	0.53855556
348	E	0.1617073	0.1617073	0.1617073	0.32379007
349	S	0.25473696	0.25473696	0.25473696	0.51006544
350	D	0.22077003	0.22077003	0.22077003	0.4420527
351	I	0.26790297	0.26790297	0.26790297	0.53642803
352	A	0.27901438	0.27901438	0.27901438	0.55867666
353	N	0.2887301	0.2887301	0.2887301	0.57813066
354	L	0.100650325	0.100650325	0.100650325	0.20153436
355	P	0.23168373	0.23168373	0.23168373	0.46390542
356	Y	0.13936384	0.13936384	0.13936384	0.27905127
357	L	0.05136252	0.05136252	0.05136252	0.102844305
358	Q	0.16964458	0.16964458	0.16964458	0.3396831
359	A	0.08655913	0.08655913	0.08655913	0.17331925
360	I	0.038442474	0.038442474	0.038442474	0.07697421
361	V	0.14189444	0.14189444	0.14189444	0.28411838
362	K	0.08507779	0.08507779	0.08507779	0.17035314
363	E	0.053518437	0.053518437	0.053518437	0.10716114
364	T	0.05379448	0.05379448	0.05379448	0.10771387
365	L	-0.015870765	0.015870765	0.015870765	0.03177838
366	R	0.10962708	0.10962708	0.10962708	0.21950872
367	L	-0.008927135	0.008927135	0.008927135	0.017874999
368	H	0.014542427	0.014542427	0.014542427	0.029118622
369	P	0.07245012	0.07245012	0.07245012	0.14506847
370	P	0.04956243	0.04956243	0.04956243	0.09923994
371	S	0.08644148	0.08644148	0.08644148	0.17308368
372	P	0.14111218	0.14111218	0.14111218	0.28255203
373	F	0.06416828	0.06416828	0.06416828	0.12848556
374	V	0.078777894	0.078777894	0.078777894	0.15773872
375	L	0.10815415	0.10815415	0.10815415	0.21655944
376	R	0.030084152	0.030084152	0.030084152	0.06023816
377	E	0.19978884	0.19978884	0.19978884	0.40004158
378	S	0.1374619	0.1374619	0.1374619	0.27524298
379	T	0.22445446	0.22445446	0.22445446	0.4494301
380	V	0.26552713	0.26552713	0.26552713	0.5316708
381	N	0.3243539	0.3243539	0.3243539	0.649461
382	C	0.17234674	0.17234674	0.17234674	0.34509367
383	I	0.3213843	0.3213843	0.3213843	0.6435149
384	I	0.26562098	0.26562098	0.26562098	0.53185874
385	A	0.241722	0.241722	0.241722	0.4840053
386	G	0.29409447	0.29409447	0.29409447	0.58887184
387	Y	0.2686083	0.2686083	0.2686083	0.5378403
388	D	0.29792824	0.29792824	0.29792824	0.59654826
389	V	0.1886613	0.1886613	0.1886613	0.37776068
390	P	0.20260216	0.20260216	0.20260216	0.4056748
391	A	0.1773516	0.1773516	0.1773516	0.355115
392	K	0.09239095	0.09239095	0.09239095	0.18499643
393	T	0.05885921	0.05885921	0.05885921	0.117855094
394	Q	0.17366397	0.17366397	0.17366397	0.3477312
395	V	0.16216414	0.16216414	0.16216414	0.32470483
396	F	0.14729263	0.14729263	0.14729263	0.29492727
397	I	0.011832951	0.011832951	0.011832951	0.023693377
398	N	0.05137745	0.05137745	0.05137745	0.1028742
399	V	-0.020576604	0.020576604	0.020576604	0.041200988
400	W	0.06593512	0.06593512	0.06593512	0.13202335
401	A	0.068147816	0.068147816	0.068147816	0.13645387
402	I	0.13490093	0.13490093	0.13490093	0.2701151
403	G	0.027456367	0.027456367	0.027456367	0.05497649
404	R	0.10192977	0.10192977	0.10192977	0.20409623
405	D	0.22481112	0.22481112	0.22481112	0.45014426
406	P	0.28900918	0.28900918	0.28900918	0.57868946
407	K	0.32312736	0.32312736	0.32312736	0.647005
408	H	0.23365101	0.23365101	0.23365101	0.46784458
409	W	0.18248674	0.18248674	0.18248674	0.3653972
410	D	0.3485274	0.3485274	0.3485274	0.6978641
411	N	0.2562195	0.2562195	0.2562195	0.513034
412	P	0.17000443	0.17000443	0.17000443	0.34040362
413	L	0.20980278	0.20980278	0.20980278	0.42009273
414	E	0.27811173	0.27811173	0.27811173	0.5568692
415	F	0.090833806	0.090833806	0.090833806	0.18187854
416	R	0.22288953	0.22288953	0.22288953	0.4462966
417	P	0.08007562	0.08007562	0.08007562	0.16033718
418	E	0.18110855	0.18110855	0.18110855	0.36263764
419	R	0.1795186	0.1795186	0.1795186	0.35945404
420	F	0.14116724	0.14116724	0.14116724	0.28266227
421	L	0.2661733	0.2661733	0.2661733	0.53296465
422	S	0.3938906	0.3938906	0.3938906	0.7886958
423	K	0.43584025	0.43584025	0.43584025	0.8726925
424	E	0.41852152	0.41852152	0.41852152	0.83801484
425	E	0.4246391	0.4246391	0.4246391	0.85026425
426	S	0.43752933	0.43752933	0.43752933	0.8760746
427	G	0.42662555	0.42662555	0.42662555	0.8542417
428	K	0.4425245	0.4425245	0.4425245	0.88607657
429	K	0.4330795	0.4330795	0.4330795	0.8671647
430	N	0.44855288	0.44855288	0.44855288	0.8981473
431	Q	0.44627437	0.44627437	0.44627437	0.893585
432	L	0.39835843	0.39835843	0.39835843	0.7976419
433	E	0.3359711	0.3359711	0.3359711	0.6727223
434	V	0.31048998	0.31048998	0.31048998	0.62170094
435	R	0.2861123	0.2861123	0.2861123	0.572889
436	G	0.31434193	0.31434193	0.31434193	0.6294138
437	Q	0.3092268	0.3092268	0.3092268	0.6191717
438	H	0.31918144	0.31918144	0.31918144	0.639104
439	Y	0.2689209	0.2689209	0.2689209	0.5384662
440	Q	0.24780835	0.24780835	0.24780835	0.49619213
441	L	0.1952667	0.1952667	0.1952667	0.3909868
442	L	0.14198837	0.14198837	0.14198837	0.28430644
443	P	0.15154812	0.15154812	0.15154812	0.30344814
444	F	0.12549534	0.12549534	0.12549534	0.2512821
445	G	0.1174544	0.1174544	0.1174544	0.23518154
446	S	0.06433187	0.06433187	0.06433187	0.12881312
447	G	0.11121134	0.11121134	0.11121134	0.22268091
448	R	0.046423387	0.046423387	0.046423387	0.09295457
449	R	0.07506952	0.07506952	0.07506952	0.15031335
450	R	0.05528607	0.05528607	0.05528607	0.11070051
451	C	0.15142095	0.15142095	0.15142095	0.3031935
452	P	0.014584575	0.014584575	0.014584575	0.029203016
453	G	0.16752851	0.16752851	0.16752851	0.33544603
454	T	0.13299946	0.13299946	0.13299946	0.26630777
455	S	0.16367958	0.16367958	0.16367958	0.32773924
456	L	0.14244437	0.14244437	0.14244437	0.2852195
457	A	0.181521	0.181521	0.181521	0.3634635
458	L	0.17183371	0.17183371	0.17183371	0.3440664
459	N	0.19179063	0.19179063	0.19179063	0.3840266
460	V	0.10182481	0.10182481	0.10182481	0.20388606
461	A	0.12306811	0.12306811	0.12306811	0.246422
462	Q	0.19557288	0.19557288	0.19557288	0.3915999
463	T	0.1597936	0.1597936	0.1597936	0.31995824
464	T	0.17856155	0.17856155	0.17856155	0.35753775
465	L	0.20025203	0.20025203	0.20025203	0.40096906
466	A	0.06749788	0.06749788	0.06749788	0.13515249
467	A	0.14130321	0.14130321	0.14130321	0.28293455
468	M	0.22049399	0.22049399	0.22049399	0.44149998
469	I	0.122332565	0.122332565	0.122332565	0.24494919
470	Q	0.16532388	0.16532388	0.16532388	0.33103165
471	C	0.24080351	0.24080351	0.24080351	0.48216617
472	F	0.19497615	0.19497615	0.19497615	0.39040503
473	E	0.34770614	0.34770614	0.34770614	0.6962197
474	W	0.21583003	0.21583003	0.21583003	0.4321612
475	K	0.4486196	0.4486196	0.4486196	0.8982809
476	G	0.39881325	0.39881325	0.39881325	0.7985526
477	G	0.4231397	0.4231397	0.4231397	0.8472619
478	E	0.42638645	0.42638645	0.42638645	0.853763
479	E	0.41500652	0.41500652	0.41500652	0.83097667
480	G	0.4202966	0.4202966	0.4202966	0.8415692
481	N	0.43646196	0.43646196	0.43646196	0.87393737
482	G	0.37720972	0.37720972	0.37720972	0.75529534
483	C	0.41990176	0.41990176	0.41990176	0.8407785
484	V	0.35723877	0.35723877	0.35723877	0.71530706
485	D	0.39386964	0.39386964	0.39386964	0.78865385
486	M	0.29351357	0.29351357	0.29351357	0.58770865
487	K	0.3423653	0.3423653	0.3423653	0.6855256
488	E	0.27788836	0.27788836	0.27788836	0.556422
489	G	0.3396532	0.3396532	0.3396532	0.6800951
490	P	0.35303605	0.35303605	0.35303605	0.70689183
491	S	0.29216066	0.29216066	0.29216066	0.58499974
492	F	0.29137823	0.29137823	0.29137823	0.58343303
493	I	0.23504366	0.23504366	0.23504366	0.4706331
494	L	0.25147462	0.25147462	0.25147462	0.5035332
495	S	0.2804056	0.2804056	0.2804056	0.56146234
496	R	0.17857514	0.17857514	0.17857514	0.35756496
497	A	0.21414109	0.21414109	0.21414109	0.42877942
498	Q	0.27567485	0.27567485	0.27567485	0.55198985
499	P	0.3243178	0.3243178	0.3243178	0.64938873
500	L	0.26293772	0.26293772	0.26293772	0.526486
501	I	0.35777768	0.35777768	0.35777768	0.71638614
502	C	0.14008053	0.14008053	0.14008053	0.28048632
503	V	0.38514036	0.38514036	0.38514036	0.771175
504	P	0.3191625	0.3191625	0.3191625	0.6390661
505	K	0.40762758	0.40762758	0.40762758	0.8162017
506	P	0.40153566	0.40153566	0.40153566	0.8040037
507	R	0.32957953	0.32957953	0.32957953	0.6599243
508	L	0.3731515	0.3731515	0.3731515	0.7471695
509	M	0.38146517	0.38146517	0.38146517	0.7638161
510	P	0.37950915	0.37950915	0.37950915	0.75989956
511	F	0.40428984	0.40428984	0.40428984	0.80951846
512	P	0.40477407	0.40477407	0.40477407	0.81048805
513	S	0.43053836	0.43053836	0.43053836	0.86207646
514	M	0.43596548	0.43596548	0.43596548	0.8729433
515	S	0.42941934	0.42941934	0.42941934	0.8598358
516	I	0.39198667	0.39198667	0.39198667	0.78488356
