## Supplementary material for "The N-Terminus of *Sophora tonkinensis* Cytochrome P450s Evolves Neutrally yet Encodes Rich Functional Information: A Protein Language Model Analysis": Dataset S1: StonChr1BG032350.1_residue_importance.csv

position	amino_acid	cosine_similarity	abs_cosine	final_score	final_score_norm
1	M	0.4754954	0.4754954	0.4754954	0.965634
2	V	0.38752925	0.38752925	0.38752925	0.7869927
3	K	0.46581426	0.46581426	0.46581426	0.9459736
4	E	0.48559988	0.48559988	0.48559988	0.9861541
5	I	0.4599919	0.4599919	0.4599919	0.93414956
6	C	0.46667612	0.46667612	0.46667612	0.9477238
7	W	0.48157024	0.48157024	0.48157024	0.9779707
8	S	0.49241784	0.49241784	0.49241784	1.0
9	A	0.45420793	0.45420793	0.45420793	0.92240345
10	L	0.45653838	0.45653838	0.45653838	0.9271361
11	L	0.47406182	0.47406182	0.47406182	0.96272266
12	I	0.47083998	0.47083998	0.47083998	0.95617974
13	V	0.45851144	0.45851144	0.45851144	0.93114305
14	L	0.46336943	0.46336943	0.46336943	0.9410086
15	C	0.49138138	0.49138138	0.49138138	0.9978951
16	T	0.45528695	0.45528695	0.45528695	0.92459476
17	V	0.4521511	0.4521511	0.4521511	0.9182265
18	I	0.46469662	0.46469662	0.46469662	0.94370383
19	I	0.45486602	0.45486602	0.45486602	0.9237399
20	L	0.44430968	0.44430968	0.44430968	0.90230215
21	F	0.4429923	0.4429923	0.4429923	0.89962685
22	E	0.45232645	0.45232645	0.45232645	0.91858256
23	K	0.4745468	0.4745468	0.4745468	0.96370757
24	F	0.4191613	0.4191613	0.4191613	0.8512309
25	W	0.35718355	0.35718355	0.35718355	0.7253668
26	L	0.346585	0.346585	0.346585	0.7038433
27	K	0.3744256	0.3744256	0.3744256	0.7603819
28	P	0.4161565	0.4161565	0.4161565	0.8451288
29	Q	0.42549095	0.42549095	0.42549095	0.86408514
30	R	0.41133422	0.41133422	0.41133422	0.83533573
31	I	0.4012391	0.4012391	0.4012391	0.8148346
32	R	0.44381893	0.44381893	0.44381893	0.90130556
33	S	0.44558853	0.44558853	0.44558853	0.90489924
34	V	0.42042917	0.42042917	0.42042917	0.8538057
35	L	0.3189078	0.3189078	0.3189078	0.64763653
36	Q	0.43407798	0.43407798	0.43407798	0.88152367
37	T	0.42792997	0.42792997	0.42792997	0.8690383
38	Q	0.31083673	0.31083673	0.31083673	0.63124585
39	G	0.37632868	0.37632868	0.37632868	0.76424664
40	I	0.31406096	0.31406096	0.31406096	0.6377936
41	T	0.37240112	0.37240112	0.37240112	0.7562706
42	G	0.18432744	0.18432744	0.18432744	0.37433136
43	P	0.25612313	0.25612313	0.25612313	0.52013373
44	K	0.33916387	0.33916387	0.33916387	0.6887725
45	P	0.30324066	0.30324066	0.30324066	0.6158198
46	S	0.25310552	0.25310552	0.25310552	0.5140056
47	F	0.18146075	0.18146075	0.18146075	0.3685097
48	L	0.22448732	0.22448732	0.22448732	0.45588785
49	Y	0.2597323	0.2597323	0.2597323	0.52746326
50	G	0.20550936	0.20550936	0.20550936	0.41734752
51	N	0.24974282	0.24974282	0.24974282	0.50717664
52	I	0.27742222	0.27742222	0.27742222	0.5633878
53	S	0.3497509	0.3497509	0.3497509	0.7102726
54	E	0.36034253	0.36034253	0.36034253	0.731782
55	M	0.3739387	0.3739387	0.3739387	0.7593931
56	Q	0.44224817	0.44224817	0.44224817	0.89811563
57	Q	0.45828977	0.45828977	0.45828977	0.93069285
58	I	0.45232657	0.45232657	0.45232657	0.9185828
59	H	0.4767471	0.4767471	0.4767471	0.9681759
60	P	0.4565634	0.4565634	0.4565634	0.92718697
61	Q	0.45785496	0.45785496	0.45785496	0.92980987
62	P	0.45263213	0.45263213	0.45263213	0.91920334
63	P	0.47084618	0.47084618	0.47084618	0.9561924
64	E	0.47092137	0.47092137	0.47092137	0.9563451
65	S	0.48106205	0.48106205	0.48106205	0.9769387
66	V	0.49169943	0.49169943	0.49169943	0.99854106
67	N	0.4697806	0.4697806	0.4697806	0.95402837
68	A	0.4534379	0.4534379	0.4534379	0.92083967
69	L	0.48070288	0.48070288	0.48070288	0.9762093
70	D	0.4897573	0.4897573	0.4897573	0.99459696
71	K	0.47839352	0.47839352	0.47839352	0.9715195
72	W	0.45837054	0.45837054	0.45837054	0.9308569
73	V	0.44143802	0.44143802	0.44143802	0.8964704
74	Y	0.4531883	0.4531883	0.4531883	0.9203328
75	S	0.4293307	0.4293307	0.4293307	0.8718829
76	V	0.38138968	0.38138968	0.38138968	0.7745245
77	F	0.27754697	0.27754697	0.27754697	0.5636412
78	P	0.35096824	0.35096824	0.35096824	0.7127448
79	Y	0.32696643	0.32696643	0.32696643	0.664002
80	I	0.33407444	0.33407444	0.33407444	0.67843693
81	H	0.39893448	0.39893448	0.39893448	0.8101544
82	T	0.410393	0.410393	0.410393	0.8334243
83	W	0.25172833	0.25172833	0.25172833	0.5112088
84	K	0.37766626	0.37766626	0.37766626	0.766963
85	K	0.4208992	0.4208992	0.4208992	0.8547603
86	Q	0.3900023	0.3900023	0.3900023	0.79201496
87	Y	0.34919766	0.34919766	0.34919766	0.70914906
88	G	0.30741754	0.30741754	0.30741754	0.6243022
89	S	0.4245585	0.4245585	0.4245585	0.8621915
90	I	0.29954857	0.29954857	0.29954857	0.6083219
91	Y	0.1820958	0.1820958	0.1820958	0.36979935
92	M	0.2531282	0.2531282	0.2531282	0.5140516
93	Y	0.2806963	0.2806963	0.2806963	0.5700368
94	S	0.229976	0.229976	0.229976	0.46703425
95	T	0.18717568	0.18717568	0.18717568	0.38011554
96	G	0.2422206	0.2422206	0.2422206	0.49190053
97	T	0.27152723	0.27152723	0.27152723	0.55141634
98	K	0.32770005	0.32770005	0.32770005	0.6654918
99	Q	0.32968	0.32968	0.32968	0.6695127
100	H	0.28973415	0.28973415	0.28973415	0.5883908
101	L	0.15420465	0.15420465	0.15420465	0.31315812
102	Y	0.1563736	0.1563736	0.1563736	0.31756282
103	V	0.26341948	0.26341948	0.26341948	0.53495115
104	D	0.23381694	0.23381694	0.23381694	0.4748344
105	K	0.26920906	0.26920906	0.26920906	0.5467086
106	P	0.2370076	0.2370076	0.2370076	0.481314
107	D	0.36661682	0.36661682	0.36661682	0.7445238
108	L	0.24862756	0.24862756	0.24862756	0.5049118
109	I	0.22398771	0.22398771	0.22398771	0.45487326
110	K	0.26993	0.26993	0.26993	0.54817265
111	E	0.30646792	0.30646792	0.30646792	0.6223737
112	L	0.2642125	0.2642125	0.2642125	0.53656155
113	N	0.11699089	0.11699089	0.11699089	0.23758458
114	L	0.19525562	0.19525562	0.19525562	0.39652425
115	Q	0.23334736	0.23334736	0.23334736	0.4738808
116	R	0.1439552	0.1439552	0.1439552	0.2923436
117	S	0.09272845	0.09272845	0.09272845	0.18831253
118	L	0.1813579	0.1813579	0.1813579	0.36830086
119	D	0.15729892	0.15729892	0.15729892	0.31944197
120	L	0.09322681	0.09322681	0.09322681	0.1893246
121	G	0.18501957	0.18501957	0.18501957	0.37573692
122	R	0.11106029	0.11106029	0.11106029	0.22554076
123	P	0.12255592	0.12255592	0.12255592	0.24888602
124	S	0.20326985	0.20326985	0.20326985	0.41279954
125	Y	0.21305513	0.21305513	0.21305513	0.43267143
126	L	0.14130948	0.14130948	0.14130948	0.28697067
127	T	0.24549454	0.24549454	0.24549454	0.49854925
128	K	0.30135244	0.30135244	0.30135244	0.6119852
129	K	0.18979771	0.18979771	0.18979771	0.38544038
130	L	0.12928994	0.12928994	0.12928994	0.26256144
131	K	0.26508626	0.26508626	0.26508626	0.53833604
132	P	0.17238367	0.17238367	0.17238367	0.350076
133	M	0.06514014	0.06514014	0.06514014	0.13228631
134	L	0.09169701	0.09169701	0.09169701	0.18621787
135	G	0.10697053	0.10697053	0.10697053	0.21723528
136	D	0.16163865	0.16163865	0.16163865	0.32825506
137	G	-0.042645972	0.042645972	0.042645972	0.08660525
138	I	0.02038708	0.02038708	0.02038708	0.041401993
139	I	-0.074210554	0.074210554	0.074210554	0.15070647
140	R	0.019686447	0.019686447	0.019686447	0.039979152
141	A	-0.046188522	0.046188522	0.046188522	0.09379945
142	N	0.1020071	0.1020071	0.1020071	0.20715557
143	G	0.106334016	0.106334016	0.106334016	0.21594265
144	P	0.27462438	0.27462438	0.27462438	0.557706
145	H	0.12036766	0.12036766	0.12036766	0.24444212
146	W	0.048127342	0.048127342	0.048127342	0.0977368
147	A	0.08696096	0.08696096	0.08696096	0.17659993
148	F	0.1562958	0.1562958	0.1562958	0.31740484
149	Q	-0.051322807	0.051322807	0.051322807	0.104226135
150	R	0.026202863	0.026202863	0.026202863	0.05321266
151	N	0.19901237	0.19901237	0.19901237	0.40415344
152	L	0.09335837	0.09335837	0.09335837	0.18959177
153	I	-0.053853262	0.053853262	0.053853262	0.10936497
154	A	-0.10386996	0.10386996	0.10386996	0.21093866
155	P	0.11295098	0.11295098	0.11295098	0.22938035
156	E	0.0017077151	0.0017077151	0.0017077151	0.0034680204
157	F	-0.014089442	0.014089442	0.014089442	0.028612778
158	Y	0.03662844	0.03662844	0.03662844	0.074384876
159	L	0.1054288	0.1054288	0.1054288	0.21410434
160	S	0.15272412	0.15272412	0.15272412	0.31015146
161	K	0.094534315	0.094534315	0.094534315	0.19197987
162	I	0.028085627	0.028085627	0.028085627	0.05703617
163	K	0.21353312	0.21353312	0.21353312	0.43364212
164	N	0.27542216	0.27542216	0.27542216	0.5593261
165	M	-0.018043702	0.018043702	0.018043702	0.036643073
166	V	0.22774869	0.22774869	0.22774869	0.46251103
167	G	0.38688985	0.38688985	0.38688985	0.7856942
168	L	0.25231203	0.25231203	0.25231203	0.5123942
169	M	-0.0070083467	0.0070083467	0.0070083467	0.01423252
170	E	0.34398815	0.34398815	0.34398815	0.69856966
171	E	0.4001071	0.4001071	0.4001071	0.8125357
172	S	0.23623204	0.23623204	0.23623204	0.479739
173	A	0.31945875	0.31945875	0.31945875	0.64875543
174	M	0.43008378	0.43008378	0.43008378	0.87341225
175	A	0.38554478	0.38554478	0.38554478	0.7829626
176	I	0.3553576	0.3553576	0.3553576	0.72165865
177	I	0.38113397	0.38113397	0.38113397	0.77400523
178	K	0.4435118	0.4435118	0.4435118	0.90068185
179	K	0.40802267	0.40802267	0.40802267	0.82861066
180	W	0.2990504	0.2990504	0.2990504	0.60731024
181	E	0.4278739	0.4278739	0.4278739	0.86892444
182	S	0.42517167	0.42517167	0.42517167	0.86343676
183	H	0.45909688	0.45909688	0.45909688	0.9323319
184	V	0.32812425	0.32812425	0.32812425	0.6663533
185	R	0.43030894	0.43030894	0.43030894	0.87386954
186	E	0.41749504	0.41749504	0.41749504	0.8478471
187	S	0.40930864	0.40930864	0.40930864	0.8312222
188	E	0.37100258	0.37100258	0.37100258	0.7534304
189	G	0.33302408	0.33302408	0.33302408	0.67630386
190	G	0.37630415	0.37630415	0.37630415	0.7641968
191	I	0.38618216	0.38618216	0.38618216	0.78425705
192	A	0.39537954	0.39537954	0.39537954	0.80293506
193	E	0.3074638	0.3074638	0.3074638	0.62439615
194	I	0.28813747	0.28813747	0.28813747	0.58514833
195	I	0.2650549	0.2650549	0.2650549	0.5382724
196	I	0.2251322	0.2251322	0.2251322	0.4571975
197	D	0.23274192	0.23274192	0.23274192	0.47265127
198	E	0.41231754	0.41231754	0.41231754	0.83733267
199	D	0.3688599	0.3688599	0.3688599	0.74907905
200	L	0.187333	0.187333	0.187333	0.38043505
201	K	0.26333553	0.26333553	0.26333553	0.5347806
202	S	0.40593567	0.40593567	0.40593567	0.8243724
203	L	0.25156575	0.25156575	0.25156575	0.5108786
204	T	0.10548988	0.10548988	0.10548988	0.21422839
205	A	0.2265943	0.2265943	0.2265943	0.46016672
206	D	0.3453135	0.3453135	0.3453135	0.7012611
207	I	0.14223224	0.14223224	0.14223224	0.28884462
208	I	0.0560257	0.0560257	0.0560257	0.11377674
209	S	0.11595039	0.11595039	0.11595039	0.23547155
210	K	0.3104946	0.3104946	0.3104946	0.6305511
211	A	0.16387112	0.16387112	0.16387112	0.33278877
212	C	0.110200465	0.110200465	0.110200465	0.22379462
213	F	0.043867085	0.043867085	0.043867085	0.08908509
214	G	0.22498162	0.22498162	0.22498162	0.4568917
215	S	0.27126542	0.27126542	0.27126542	0.5508846
216	S	0.24895577	0.24895577	0.24895577	0.5055783
217	Y	0.2327208	0.2327208	0.2327208	0.4726084
218	A	0.38421902	0.38421902	0.38421902	0.7802703
219	Q	0.40023977	0.40023977	0.40023977	0.8128052
220	G	0.23145263	0.23145263	0.23145263	0.470033
221	N	0.4046133	0.4046133	0.4046133	0.82168686
222	Q	0.4219229	0.4219229	0.4219229	0.8568392
223	I	0.33270347	0.33270347	0.33270347	0.67565274
224	F	0.2630093	0.2630093	0.2630093	0.5341182
225	A	0.38531122	0.38531122	0.38531122	0.78248835
226	K	0.32894766	0.32894766	0.32894766	0.6680255
227	L	0.21228893	0.21228893	0.21228893	0.43111542
228	S	0.28884467	0.28884467	0.28884467	0.5865845
229	T	0.3679444	0.3679444	0.3679444	0.74721986
230	M	0.30063623	0.30063623	0.30063623	0.61053073
231	Q	0.2678567	0.2678567	0.2678567	0.5439622
232	A	0.39037317	0.39037317	0.39037317	0.7927681
233	T	0.3816005	0.3816005	0.3816005	0.77495265
234	L	0.36548176	0.36548176	0.36548176	0.7422188
235	A	0.33407912	0.33407912	0.33407912	0.6784464
236	R	0.4237091	0.4237091	0.4237091	0.8604666
237	P	0.44203463	0.44203463	0.44203463	0.897682
238	S	0.44442672	0.44442672	0.44442672	0.90253985
239	I	0.4601598	0.4601598	0.4601598	0.9344905
240	Y	0.45978603	0.45978603	0.45978603	0.93373144
241	L	0.4371413	0.4371413	0.4371413	0.88774467
242	G	0.44412237	0.44412237	0.44412237	0.90192175
243	F	0.44470784	0.44470784	0.44470784	0.90311074
244	L	0.40273783	0.40273783	0.40273783	0.8178782
245	N	0.42383534	0.42383534	0.42383534	0.86072296
246	L	0.42395836	0.42395836	0.42395836	0.86097276
247	R	0.43846923	0.43846923	0.43846923	0.8904414
248	Y	0.38308412	0.38308412	0.38308412	0.77796555
249	L	0.30857104	0.30857104	0.30857104	0.62664473
250	P	0.28183216	0.28183216	0.28183216	0.5723435
251	T	0.27927014	0.27927014	0.27927014	0.5671406
252	K	0.33897558	0.33897558	0.33897558	0.68839014
253	E	0.38286096	0.38286096	0.38286096	0.7775124
254	N	0.22346099	0.22346099	0.22346099	0.4538036
255	K	0.3468688	0.3468688	0.3468688	0.7044197
256	E	0.36677602	0.36677602	0.36677602	0.7448471
257	M	0.33573616	0.33573616	0.33573616	0.6818115
258	W	0.37134477	0.37134477	0.37134477	0.75412536
259	K	0.35270783	0.35270783	0.35270783	0.71627754
260	L	0.29150218	0.29150218	0.29150218	0.59198135
261	E	0.32942724	0.32942724	0.32942724	0.6689994
262	K	0.36505136	0.36505136	0.36505136	0.7413447
263	E	0.33244482	0.33244482	0.33244482	0.6751275
264	V	0.28558013	0.28558013	0.28558013	0.57995486
265	N	0.31095013	0.31095013	0.31095013	0.63147616
266	M	0.3904778	0.3904778	0.3904778	0.7929806
267	L	0.36171123	0.36171123	0.36171123	0.73456156
268	I	0.2592857	0.2592857	0.2592857	0.52655625
269	T	0.38968053	0.38968053	0.38968053	0.7913615
270	K	0.42307174	0.42307174	0.42307174	0.8591722
271	I	0.31823164	0.31823164	0.31823164	0.6462634
272	I	0.36668468	0.36668468	0.36668468	0.7446616
273	N	0.41865832	0.41865832	0.41865832	0.8502095
274	D	0.41221482	0.41221482	0.41221482	0.83712405
275	R	0.31464577	0.31464577	0.31464577	0.6389812
276	V	0.43080568	0.43080568	0.43080568	0.8748783
277	A	0.40871367	0.40871367	0.40871367	0.83001393
278	E	0.42140317	0.42140317	0.42140317	0.8557837
279	K	0.3908957	0.3908957	0.3908957	0.79382926
280	Q	0.39439684	0.39439684	0.39439684	0.8009394
281	N	0.40183026	0.40183026	0.40183026	0.81603515
282	S	0.41102245	0.41102245	0.41102245	0.8347026
283	V	0.40211523	0.40211523	0.40211523	0.81661385
284	H	0.4198799	0.4198799	0.4198799	0.8526903
285	G	0.41293913	0.41293913	0.41293913	0.838595
286	N	0.41573694	0.41573694	0.41573694	0.8442768
287	Q	0.38702315	0.38702315	0.38702315	0.7859649
288	K	0.31738582	0.31738582	0.31738582	0.64454573
289	D	0.19693886	0.19693886	0.19693886	0.39994258
290	L	0.14984396	0.14984396	0.14984396	0.30430245
291	L	0.18388452	0.18388452	0.18388452	0.37343186
292	Q	0.23302719	0.23302719	0.23302719	0.4732306
293	I	0.3165988	0.3165988	0.3165988	0.64294744
294	I	0.32461974	0.32461974	0.32461974	0.6592364
295	I	0.39823297	0.39823297	0.39823297	0.80872977
296	E	0.37347236	0.37347236	0.37347236	0.75844604
297	G	0.42902392	0.42902392	0.42902392	0.8712599
298	L	0.46786448	0.46786448	0.46786448	0.95013714
299	T	0.4424617	0.4424617	0.4424617	0.89854926
300	N	0.44776875	0.44776875	0.44776875	0.9093268
301	A	0.44516468	0.44516468	0.44516468	0.9040385
302	T	0.42869985	0.42869985	0.42869985	0.8706018
303	T	0.43523416	0.43523416	0.43523416	0.8838716
304	S	0.4384188	0.4384188	0.4384188	0.890339
305	N	0.43823257	0.43823257	0.43823257	0.88996077
306	S	0.42122287	0.42122287	0.42122287	0.85541755
307	D	0.43116263	0.43116263	0.43116263	0.8756032
308	G	0.408042	0.408042	0.408042	0.82864994
309	K	0.42916968	0.42916968	0.42916968	0.8715559
310	G	0.4085669	0.4085669	0.4085669	0.82971585
311	S	0.4134449	0.4134449	0.4134449	0.8396221
312	F	0.4354343	0.4354343	0.4354343	0.8842781
313	K	0.42916763	0.42916763	0.42916763	0.87155175
314	R	0.42245257	0.42245257	0.42245257	0.8579148
315	G	0.40007558	0.40007558	0.40007558	0.81247175
316	Q	0.44119743	0.44119743	0.44119743	0.8959818
317	K	0.45023313	0.45023313	0.45023313	0.9143315
318	H	0.4567981	0.4567981	0.4567981	0.9276636
319	E	0.4491809	0.4491809	0.4491809	0.9121946
320	M	0.47804558	0.47804558	0.47804558	0.97081286
321	N	0.44075614	0.44075614	0.44075614	0.89508563
322	R	0.39208448	0.39208448	0.39208448	0.7962434
323	L	0.42062238	0.42062238	0.42062238	0.8541981
324	I	0.38053375	0.38053375	0.38053375	0.77278626
325	I	0.3784113	0.3784113	0.3784113	0.768476
326	D	0.2147539	0.2147539	0.2147539	0.43612128
327	I	0.25247708	0.25247708	0.25247708	0.51272935
328	C	0.18006025	0.18006025	0.18006025	0.36566558
329	K	0.059222367	0.059222367	0.059222367	0.12026852
330	N	0.095874175	0.095874175	0.095874175	0.19470085
331	I	0.15500975	0.15500975	0.15500975	0.3147931
332	Y	0.11014049	0.11014049	0.11014049	0.22367282
333	F	-0.028121099	0.028121099	0.028121099	0.057108205
334	A	0.11196482	0.11196482	0.11196482	0.22737767
335	G	0.2148907	0.2148907	0.2148907	0.4363991
336	S	0.20207308	0.20207308	0.20207308	0.41036913
337	E	0.18279421	0.18279421	0.18279421	0.3712177
338	S	0.08011257	0.08011257	0.08011257	0.16269225
339	S	0.13878101	0.13878101	0.13878101	0.28183588
340	S	0.15054485	0.15054485	0.15054485	0.3057258
341	L	0.14279975	0.14279975	0.14279975	0.2899971
342	A	0.17198852	0.17198852	0.17198852	0.34927353
343	V	0.20943058	0.20943058	0.20943058	0.4253107
344	T	0.13391095	0.13391095	0.13391095	0.27194577
345	W	0.05388417	0.05388417	0.05388417	0.109427735
346	T	0.1796712	0.1796712	0.1796712	0.3648755
347	L	0.08574065	0.08574065	0.08574065	0.17412174
348	L	0.11834644	0.11834644	0.11834644	0.24033743
349	L	0.13019688	0.13019688	0.13019688	0.26440325
350	L	0.113167405	0.113167405	0.113167405	0.22981986
351	A	0.06278614	0.06278614	0.06278614	0.12750582
352	F	0.29042098	0.29042098	0.29042098	0.58978564
353	H	0.27299103	0.27299103	0.27299103	0.554389
354	P	0.33013427	0.33013427	0.33013427	0.67043525
355	D	0.3596957	0.3596957	0.3596957	0.73046845
356	W	0.2376946	0.2376946	0.2376946	0.48270917
357	Q	0.09832977	0.09832977	0.09832977	0.19968766
358	Q	0.37508795	0.37508795	0.37508795	0.761727
359	R	0.39348826	0.39348826	0.39348826	0.79909426
360	V	0.2641867	0.2641867	0.2641867	0.5365092
361	R	0.27523875	0.27523875	0.27523875	0.55895364
362	S	0.45419085	0.45419085	0.45419085	0.92236876
363	E	0.3315135	0.3315135	0.3315135	0.67323613
364	I	0.26580065	0.26580065	0.26580065	0.5397868
365	V	0.3997696	0.3997696	0.3997696	0.81185037
366	E	0.4200061	0.4200061	0.4200061	0.8529465
367	T	0.39655402	0.39655402	0.39655402	0.8053202
368	F	0.4109929	0.4109929	0.4109929	0.8346426
369	D	0.4079017	0.4079017	0.4079017	0.82836497
370	D	0.4308163	0.4308163	0.4308163	0.87489986
371	V	0.38987333	0.38987333	0.38987333	0.79175305
372	L	0.4265397	0.4265397	0.4265397	0.86621493
373	P	0.43485194	0.43485194	0.43485194	0.88309544
374	L	0.43896344	0.43896344	0.43896344	0.89144504
375	C	0.45267412	0.45267412	0.45267412	0.91928864
376	F	0.462516	0.462516	0.462516	0.9392755
377	N	0.46628663	0.46628663	0.46628663	0.94693285
378	D	0.4388895	0.4388895	0.4388895	0.8912949
379	M	0.40759403	0.40759403	0.40759403	0.8277402
380	D	0.41158995	0.41158995	0.41158995	0.83585507
381	R	0.4345561	0.4345561	0.4345561	0.8824946
382	I	0.3455834	0.3455834	0.3455834	0.7018093
383	R	0.37208855	0.37208855	0.37208855	0.7556358
384	K	0.36531064	0.36531064	0.36531064	0.74187124
385	L	0.24878034	0.24878034	0.24878034	0.505222
386	K	0.27366558	0.27366558	0.27366558	0.55575883
387	A	0.12940875	0.12940875	0.12940875	0.26280272
388	L	0.097719334	0.097719334	0.097719334	0.198448
389	T	0.22555701	0.22555701	0.22555701	0.4580602
390	M	0.09636422	0.09636422	0.09636422	0.19569604
391	V	0.14917181	0.14917181	0.14917181	0.30293748
392	I	0.08376925	0.08376925	0.08376925	0.17011823
393	Q	0.061830457	0.061830457	0.061830457	0.12556502
394	E	0.032939687	0.032939687	0.032939687	0.06689377
395	S	0.057071947	0.057071947	0.057071947	0.11590146
396	L	-0.060270388	0.060270388	0.060270388	0.12239684
397	R	0.057748407	0.057748407	0.057748407	0.117275216
398	L	-0.01851589	0.01851589	0.01851589	0.03760199
399	Y	0.008000157	0.008000157	0.008000157	0.016246684
400	G	0.10216355	0.10216355	0.10216355	0.2074733
401	P	0.0882216	0.0882216	0.0882216	0.17916004
402	S	0.07839725	0.07839725	0.07839725	0.15920879
403	V	0.13647191	0.13647191	0.13647191	0.27714655
404	T	0.08908233	0.08908233	0.08908233	0.18090801
405	A	0.06516086	0.06516086	0.06516086	0.13232839
406	S	0.16421083	0.16421083	0.16421083	0.33347863
407	R	0.06926341	0.06926341	0.06926341	0.14065984
408	E	0.13509434	0.13509434	0.13509434	0.274349
409	A	0.035964526	0.035964526	0.035964526	0.0730366
410	F	0.058559664	0.058559664	0.058559664	0.11892271
411	A	0.24058801	0.24058801	0.24058801	0.48858508
412	N	0.30801365	0.30801365	0.30801365	0.6255128
413	V	0.17496763	0.17496763	0.17496763	0.3553235
414	K	0.31827617	0.31827617	0.31827617	0.64635384
415	L	0.23191185	0.23191185	0.23191185	0.47096556
416	G	0.20509306	0.20509306	0.20509306	0.4165021
417	D	0.3145287	0.3145287	0.3145287	0.6387435
418	L	0.2604684	0.2604684	0.2604684	0.5289581
419	M	0.36325803	0.36325803	0.36325803	0.73770285
420	L	0.19582327	0.19582327	0.19582327	0.39767703
421	P	0.20548996	0.20548996	0.20548996	0.41730812
422	K	0.09799677	0.09799677	0.09799677	0.19901142
423	G	0.16326973	0.16326973	0.16326973	0.33156744
424	I	0.12990715	0.12990715	0.12990715	0.26381487
425	N	0.28492367	0.28492367	0.28492367	0.57862175
426	V	0.24081819	0.24081819	0.24081819	0.48905253
427	L	0.22120371	0.22120371	0.22120371	0.44921952
428	S	0.29729366	0.29729366	0.29729366	0.60374266
429	F	0.17147966	0.17147966	0.17147966	0.34824014
430	L	0.12824127	0.12824127	0.12824127	0.26043183
431	P	0.24797036	0.24797036	0.24797036	0.5035771
432	A	0.19972353	0.19972353	0.19972353	0.40559766
433	L	0.2072359	0.2072359	0.2072359	0.42085376
434	H	-0.061342917	0.061342917	0.061342917	0.12457493
435	R	0.141444	0.141444	0.141444	0.28724384
436	D	0.20169735	0.20169735	0.20169735	0.4096061
437	T	0.2153734	0.2153734	0.2153734	0.43737936
438	D	0.3393996	0.3393996	0.3393996	0.68925124
439	N	0.13630585	0.13630585	0.13630585	0.27680933
440	W	0.02065508	0.02065508	0.02065508	0.041946247
441	G	0.08777739	0.08777739	0.08777739	0.17825794
442	P	0.18920398	0.18920398	0.18920398	0.3842346
443	D	0.19303747	0.19303747	0.19303747	0.39201963
444	A	0.020262673	0.020262673	0.020262673	0.041149348
445	C	0.23662211	0.23662211	0.23662211	0.48053116
446	E	0.25227797	0.25227797	0.25227797	0.512325
447	F	0.05943043	0.05943043	0.05943043	0.12069106
448	N	0.17834169	0.17834169	0.17834169	0.36217552
449	P	-0.008465678	0.008465678	0.008465678	0.017192062
450	E	0.12384951	0.12384951	0.12384951	0.25151303
451	R	0.10526671	0.10526671	0.10526671	0.21377517
452	F	-0.027860412	0.027860412	0.027860412	0.056578804
453	A	0.20235768	0.20235768	0.20235768	0.41094708
454	N	0.2554275	0.2554275	0.2554275	0.51872104
455	G	0.2413699	0.2413699	0.2413699	0.49017295
456	V	0.24386182	0.24386182	0.24386182	0.49523354
457	N	0.30614758	0.30614758	0.30614758	0.6217232
458	A	0.24465802	0.24465802	0.24465802	0.49685043
459	A	0.21249348	0.21249348	0.21249348	0.43153083
460	C	0.21929039	0.21929039	0.21929039	0.44533396
461	K	0.20373131	0.20373131	0.20373131	0.41373667
462	Y	0.21962081	0.21962081	0.21962081	0.446005
463	P	0.18293943	0.18293943	0.18293943	0.3715126
464	Q	0.08751763	0.08751763	0.08751763	0.17773041
465	A	0.08350603	0.08350603	0.08350603	0.1695837
466	Y	0.10771514	0.10771514	0.10771514	0.21874744
467	I	0.07828432	0.07828432	0.07828432	0.15897946
468	P	0.046682063	0.046682063	0.046682063	0.09480173
469	F	0.0033143903	0.0033143903	0.0033143903	0.0067308494
470	G	-0.0750447	0.0750447	0.0750447	0.15240045
471	L	-0.035467014	0.035467014	0.035467014	0.07202625
472	G	0.08560333	0.08560333	0.08560333	0.17384286
473	N	0.09051123	0.09051123	0.09051123	0.18380982
474	R	-0.019596353	0.019596353	0.019596353	0.03979619
475	I	-0.029600004	0.029600004	0.029600004	0.06011156
476	C	0.065027915	0.065027915	0.065027915	0.13205841
477	V	-0.17164303	0.17164303	0.17164303	0.34857193
478	G	0.066623665	0.066623665	0.066623665	0.13529904
479	Q	-0.057074983	0.057074983	0.057074983	0.115907624
480	N	0.08156478	0.08156478	0.08156478	0.1656414
481	L	0.018856753	0.018856753	0.018856753	0.03829421
482	S	0.016647896	0.016647896	0.016647896	0.033808473
483	M	0.05206616	0.05206616	0.05206616	0.10573573
484	T	0.13743912	0.13743912	0.13743912	0.27911076
485	E	0.03464334	0.03464334	0.03464334	0.070353545
486	I	0.0239122	0.0239122	0.0239122	0.048560794
487	K	0.10874614	0.10874614	0.10874614	0.22084118
488	V	0.20739602	0.20739602	0.20739602	0.4211789
489	V	0.117988735	0.117988735	0.117988735	0.23961101
490	L	0.18154454	0.18154454	0.18154454	0.36867985
491	C	0.25088522	0.25088522	0.25088522	0.5094966
492	H	0.3018492	0.3018492	0.3018492	0.612994
493	L	0.21157043	0.21157043	0.21157043	0.4296563
494	L	0.19598453	0.19598453	0.19598453	0.39800453
495	S	0.33715528	0.33715528	0.33715528	0.68469346
496	N	0.36327916	0.36327916	0.36327916	0.73774576
497	F	0.25054002	0.25054002	0.25054002	0.50879556
498	S	0.32861635	0.32861635	0.32861635	0.6673527
499	F	0.12557472	0.12557472	0.12557472	0.2550166
500	A	0.29784155	0.29784155	0.29784155	0.6048553
501	L	0.18870528	0.18870528	0.18870528	0.38322186
502	S	0.08676681	0.08676681	0.08676681	0.17620565
503	P	0.29415175	0.29415175	0.29415175	0.5973621
504	N	0.21281432	0.21281432	0.21281432	0.43218237
505	Y	0.0854534	0.0854534	0.0854534	0.17353839
506	Q	0.21496926	0.21496926	0.21496926	0.43655863
507	H	0.04070282	0.04070282	0.04070282	0.08265911
508	C	0.21184279	0.21184279	0.21184279	0.4302094
509	P	0.12573467	0.12573467	0.12573467	0.2553414
510	V	0.2151208	0.2151208	0.2151208	0.4368664
511	F	0.14767578	0.14767578	0.14767578	0.29989934
512	N	0.18043691	0.18043691	0.18043691	0.3664305
513	L	0.09677415	0.09677415	0.09677415	0.19652852
514	V	0.06379781	0.06379781	0.06379781	0.1295603
515	L	0.047387246	0.047387246	0.047387246	0.096233815
516	R	0.08231524	0.08231524	0.08231524	0.16716543
517	P	0.06034428	0.06034428	0.06034428	0.1225469
518	K	0.0051488914	0.0051488914	0.0051488914	0.010456346
519	Y	0.17336847	0.17336847	0.17336847	0.35207593
520	G	0.21851745	0.21851745	0.21851745	0.4437643
521	V	0.03152828	0.03152828	0.03152828	0.06402749
522	M	0.2531995	0.2531995	0.2531995	0.5141964
523	L	0.10998566	0.10998566	0.10998566	0.2233584
524	L	0.2979359	0.2979359	0.2979359	0.6050469
525	V	0.2865348	0.2865348	0.2865348	0.58189356
526	S	0.3920133	0.3920133	0.3920133	0.79609895
527	K	0.4110137	0.4110137	0.4110137	0.8346848
528	V	0.3507986	0.3507986	0.3507986	0.71240026
