## Supplementary material for "The N-Terminus of *Sophora tonkinensis* Cytochrome P450s Evolves Neutrally yet Encodes Rich Functional Information: A Protein Language Model Analysis": Dataset S1: StonChr1BG035030.1_residue_importance.csv

position	amino_acid	cosine_similarity	abs_cosine	final_score	final_score_norm
1	M	0.5155109	0.5155109	0.5155109	1.0
2	A	0.42756656	0.42756656	0.42756656	0.8294035
3	V	0.4762708	0.4762708	0.4762708	0.9238811
4	F	0.48185694	0.48185694	0.48185694	0.93471724
5	M	0.49486846	0.49486846	0.49486846	0.9599573
6	A	0.48400602	0.48400602	0.48400602	0.93888605
7	I	0.49513566	0.49513566	0.49513566	0.9604756
8	L	0.4971237	0.4971237	0.4971237	0.96433204
9	I	0.498637	0.498637	0.498637	0.9672676
10	G	0.5011341	0.5011341	0.5011341	0.9721115
11	V	0.49084494	0.49084494	0.49084494	0.9521524
12	V	0.49208763	0.49208763	0.49208763	0.95456296
13	L	0.49042857	0.49042857	0.49042857	0.95134467
14	V	0.4975402	0.4975402	0.4975402	0.96514
15	L	0.4897874	0.4897874	0.4897874	0.9501009
16	C	0.5047077	0.5047077	0.5047077	0.97904366
17	F	0.49677822	0.49677822	0.49677822	0.9636619
18	C	0.5090342	0.5090342	0.5090342	0.98743635
19	S	0.5090713	0.5090713	0.5090713	0.98750824
20	A	0.4985452	0.4985452	0.4985452	0.96708953
21	L	0.48005924	0.48005924	0.48005924	0.93123
22	L	0.47211507	0.47211507	0.47211507	0.9158197
23	R	0.4718228	0.4718228	0.4718228	0.9152528
24	W	0.4493231	0.4493231	0.4493231	0.8716073
25	N	0.4392428	0.4392428	0.4392428	0.85205334
26	E	0.4769137	0.4769137	0.4769137	0.9251282
27	L	0.4737642	0.4737642	0.4737642	0.91901875
28	R	0.45242527	0.45242527	0.45242527	0.877625
29	Y	0.45445493	0.45445493	0.45445493	0.8815622
30	R	0.44622603	0.44622603	0.44622603	0.8655996
31	K	0.4601209	0.4601209	0.4601209	0.89255315
32	K	0.4298519	0.4298519	0.4298519	0.8338366
33	G	0.3504096	0.3504096	0.3504096	0.6797326
34	L	0.22805822	0.22805822	0.22805822	0.44239262
35	P	0.2000664	0.2000664	0.2000664	0.38809344
36	P	0.2772567	0.2772567	0.2772567	0.537829
37	G	0.23881634	0.23881634	0.23881634	0.46326146
38	T	0.2120401	0.2120401	0.2120401	0.41132027
39	M	0.13539705	0.13539705	0.13539705	0.26264632
40	G	0.053656567	0.053656567	0.053656567	0.104084246
41	W	0.13179609	0.13179609	0.13179609	0.2556611
42	P	0.22514251	0.22514251	0.22514251	0.43673664
43	V	0.12482527	0.12482527	0.12482527	0.24213894
44	F	0.15906636	0.15906636	0.15906636	0.3085606
45	G	0.20175077	0.20175077	0.20175077	0.39136082
46	E	0.035802707	0.035802707	0.035802707	0.06945092
47	T	0.11551	0.11551	0.11551	0.22406897
48	T	0.2746778	0.2746778	0.2746778	0.53282636
49	E	0.3625446	0.3625446	0.3625446	0.7032724
50	F	0.30305186	0.30305186	0.30305186	0.587867
51	L	0.330933	0.330933	0.330933	0.6419515
52	K	0.39832327	0.39832327	0.39832327	0.7726767
53	Q	0.37959298	0.37959298	0.37959298	0.73634326
54	G	0.29383072	0.29383072	0.29383072	0.5699796
55	P	0.35604993	0.35604993	0.35604993	0.6906739
56	N	0.421088	0.421088	0.421088	0.81683624
57	F	0.29755303	0.29755303	0.29755303	0.57720023
58	M	0.2521978	0.2521978	0.2521978	0.48921913
59	K	0.41334006	0.41334006	0.41334006	0.8018066
60	S	0.4005496	0.4005496	0.4005496	0.77699536
61	Q	0.2689619	0.2689619	0.2689619	0.5217385
62	R	0.3476893	0.3476893	0.3476893	0.67445576
63	A	0.42994517	0.42994517	0.42994517	0.8340176
64	R	0.3089396	0.3089396	0.3089396	0.59928817
65	Y	0.28801015	0.28801015	0.28801015	0.55868876
66	G	0.23891018	0.23891018	0.23891018	0.4634435
67	S	0.34580916	0.34580916	0.34580916	0.6708086
68	F	0.15793876	0.15793876	0.15793876	0.30637327
69	F	0.0874907	0.0874907	0.0874907	0.16971648
70	K	0.13060047	0.13060047	0.13060047	0.2533418
71	S	0.09723546	0.09723546	0.09723546	0.1886196
72	H	-0.008416	0.008416	0.008416	0.016325552
73	I	0.09316928	0.09316928	0.09316928	0.18073192
74	L	0.08910769	0.08910769	0.08910769	0.17285316
75	G	0.20266147	0.20266147	0.20266147	0.3931274
76	C	0.21771774	0.21771774	0.21771774	0.4223339
77	P	0.14257146	0.14257146	0.14257146	0.27656344
78	T	0.10601108	0.10601108	0.10601108	0.20564274
79	I	0.026408466	0.026408466	0.026408466	0.051227752
80	V	0.0014435761	0.0014435761	0.0014435761	0.0028002823
81	S	0.090470895	0.090470895	0.090470895	0.17549753
82	M	0.16620433	0.16620433	0.16620433	0.322407
83	D	0.1370536	0.1370536	0.1370536	0.26585972
84	P	0.25378633	0.25378633	0.25378633	0.49230057
85	E	0.33681774	0.33681774	0.33681774	0.65336686
86	L	0.19613977	0.19613977	0.19613977	0.38047644
87	N	-0.041962273	0.041962273	0.041962273	0.08139939
88	R	0.29882163	0.29882163	0.29882163	0.57966113
89	Y	0.29419634	0.29419634	0.29419634	0.57068884
90	I	0.13236849	0.13236849	0.13236849	0.25677145
91	L	-0.0094681345	0.0094681345	0.0094681345	0.018366506
92	M	0.13290155	0.13290155	0.13290155	0.2578055
93	N	0.12412363	0.12412363	0.12412363	0.2407779
94	E	0.014897475	0.014897475	0.014897475	0.028898466
95	S	0.124073274	0.124073274	0.124073274	0.2406802
96	K	0.18518174	0.18518174	0.18518174	0.35921982
97	G	0.053211723	0.053211723	0.053211723	0.10322133
98	L	0.006526218	0.006526218	0.006526218	0.012659708
99	V	0.19007398	0.19007398	0.19007398	0.3687099
100	P	0.10998487	0.10998487	0.10998487	0.21335119
101	G	0.15767545	0.15767545	0.15767545	0.3058625
102	Y	0.113071896	0.113071896	0.113071896	0.21933948
103	P	0.12524983	0.12524983	0.12524983	0.24296252
104	Q	0.28340542	0.28340542	0.28340542	0.5497564
105	S	0.18314017	0.18314017	0.18314017	0.35525954
106	M	0.14043784	0.14043784	0.14043784	0.27242458
107	L	0.20282905	0.20282905	0.20282905	0.39345247
108	D	0.2533376	0.2533376	0.2533376	0.49143013
109	I	0.1396336	0.1396336	0.1396336	0.2708645
110	L	0.19406116	0.19406116	0.19406116	0.37644434
111	G	0.18441054	0.18441054	0.18441054	0.35772383
112	K	0.25847465	0.25847465	0.25847465	0.5013951
113	C	0.27200204	0.27200204	0.27200204	0.5276359
114	N	0.020279482	0.020279482	0.020279482	0.039338607
115	I	0.12372758	0.12372758	0.12372758	0.24000962
116	A	0.15049824	0.15049824	0.15049824	0.29193997
117	A	0.10311476	0.10311476	0.10311476	0.2000244
118	V	0.05906949	0.05906949	0.05906949	0.11458436
119	H	-0.024508048	0.024508048	0.024508048	0.04754128
120	G	0.12689956	0.12689956	0.12689956	0.2461627
121	S	0.22912161	0.22912161	0.22912161	0.4444554
122	T	0.23724116	0.23724116	0.23724116	0.46020588
123	H	0.0019935837	0.0019935837	0.0019935837	0.0038671999
124	K	0.21704052	0.21704052	0.21704052	0.42102024
125	Y	0.25597462	0.25597462	0.25597462	0.4965455
126	M	0.06684134	0.06684134	0.06684134	0.12966038
127	R	0.008086441	0.008086441	0.008086441	0.015686266
128	G	0.2957959	0.2957959	0.2957959	0.5737917
129	A	0.24509424	0.24509424	0.24509424	0.4754395
130	L	0.14233597	0.14233597	0.14233597	0.2761066
131	L	0.25229672	0.25229672	0.25229672	0.489411
132	S	0.3182421	0.3182421	0.3182421	0.6173334
133	I	0.3060004	0.3060004	0.3060004	0.5935867
134	I	0.20487681	0.20487681	0.20487681	0.3974248
135	S	0.2507473	0.2507473	0.2507473	0.4864054
136	P	0.29576686	0.29576686	0.29576686	0.5737354
137	T	0.34476224	0.34476224	0.34476224	0.66877776
138	L	0.35206106	0.35206106	0.35206106	0.6829362
139	I	0.29659864	0.29659864	0.29659864	0.5753489
140	R	0.3005371	0.3005371	0.3005371	0.58298886
141	D	0.36767069	0.36767069	0.36767069	0.7132161
142	Q	0.39469096	0.39469096	0.39469096	0.76563066
143	L	0.33572748	0.33572748	0.33572748	0.6512519
144	L	0.3082241	0.3082241	0.3082241	0.5979003
145	P	0.38740727	0.38740727	0.38740727	0.75150156
146	K	0.41360024	0.41360024	0.41360024	0.8023113
147	I	0.27335232	0.27335232	0.27335232	0.53025514
148	D	0.33346406	0.33346406	0.33346406	0.6468613
149	E	0.41245645	0.41245645	0.41245645	0.8000926
150	F	0.40798447	0.40798447	0.40798447	0.7914177
151	M	0.351198	0.351198	0.351198	0.68126196
152	R	0.3990467	0.3990467	0.3990467	0.77408
153	T	0.42410243	0.42410243	0.42410243	0.8226837
154	H	0.42108664	0.42108664	0.42108664	0.8168336
155	I	0.33035168	0.33035168	0.33035168	0.64082384
156	S	0.40747094	0.40747094	0.40747094	0.79042155
157	N	0.4243469	0.4243469	0.4243469	0.8231579
158	W	0.29036462	0.29036462	0.29036462	0.563256
159	D	0.32916713	0.32916713	0.32916713	0.638526
160	N	0.3302215	0.3302215	0.3302215	0.6405713
161	K	0.36898068	0.36898068	0.36898068	0.71575725
162	V	0.329693	0.329693	0.329693	0.6395461
163	I	0.24749832	0.24749832	0.24749832	0.48010296
164	N	0.29322413	0.29322413	0.29322413	0.56880295
165	I	0.24737233	0.24737233	0.24737233	0.47985858
166	Q	0.260984	0.260984	0.260984	0.5062628
167	E	0.389152	0.389152	0.389152	0.75488603
168	K	0.29980278	0.29980278	0.29980278	0.58156437
169	T	0.2365852	0.2365852	0.2365852	0.45893344
170	K	0.27729174	0.27729174	0.27729174	0.53789693
171	E	0.39767876	0.39767876	0.39767876	0.77142644
172	M	0.2257688	0.2257688	0.2257688	0.43795153
173	A	0.13588029	0.13588029	0.13588029	0.26358372
174	F	0.28409776	0.28409776	0.28409776	0.5510994
175	L	0.4390554	0.4390554	0.4390554	0.8516899
176	S	0.31980452	0.31980452	0.31980452	0.6203642
177	S	0.11364593	0.11364593	0.11364593	0.22045301
178	L	0.34197733	0.34197733	0.34197733	0.66337556
179	K	0.39410615	0.39410615	0.39410615	0.7644962
180	Q	0.2380476	0.2380476	0.2380476	0.46177024
181	I	0.22883964	0.22883964	0.22883964	0.44390842
182	A	0.20368324	0.20368324	0.20368324	0.39510947
183	G	0.281603	0.281603	0.281603	0.54626006
184	I	0.42378485	0.42378485	0.42378485	0.8220677
185	E	0.42309374	0.42309374	0.42309374	0.820727
186	S	0.44467473	0.44467473	0.44467473	0.8625903
187	S	0.4513152	0.4513152	0.4513152	0.87547165
188	S	0.44625437	0.44625437	0.44625437	0.8656545
189	L	0.45700383	0.45700383	0.45700383	0.8865066
190	S	0.45388606	0.45388606	0.45388606	0.88045865
191	H	0.4526124	0.4526124	0.4526124	0.877988
192	S	0.45386514	0.45386514	0.45386514	0.8804181
193	F	0.43868855	0.43868855	0.43868855	0.8509782
194	M	0.37867895	0.37867895	0.37867895	0.7345702
195	T	0.39089847	0.39089847	0.39089847	0.7582739
196	E	0.40325674	0.40325674	0.40325674	0.78224677
197	F	0.27235633	0.27235633	0.27235633	0.5283231
198	F	0.38120574	0.38120574	0.38120574	0.73947173
199	N	0.39319533	0.39319533	0.39319533	0.7627294
200	L	0.31400335	0.31400335	0.31400335	0.60911095
201	V	0.2680562	0.2680562	0.2680562	0.5199816
202	L	0.3033071	0.3033071	0.3033071	0.5883621
203	G	0.1923762	0.1923762	0.1923762	0.3731758
204	T	0.25565022	0.25565022	0.25565022	0.49591622
205	L	0.23334302	0.23334302	0.23334302	0.4526442
206	S	0.19117959	0.19117959	0.19117959	0.3708546
207	L	0.20540866	0.20540866	0.20540866	0.39845648
208	P	0.23046707	0.23046707	0.23046707	0.44706535
209	I	0.23232031	0.23232031	0.23232031	0.45066032
210	D	0.2621347	0.2621347	0.2621347	0.508495
211	L	0.1691091	0.1691091	0.1691091	0.32804176
212	P	0.16536213	0.16536213	0.16536213	0.3207733
213	G	0.15433668	0.15433668	0.15433668	0.29938585
214	T	0.12889764	0.12889764	0.12889764	0.25003862
215	N	0.25965953	0.25965953	0.25965953	0.5036936
216	Y	0.22163965	0.22163965	0.22163965	0.4299417
217	R	0.2075515	0.2075515	0.2075515	0.4026132
218	R	0.34597352	0.34597352	0.34597352	0.67112744
219	G	0.18293343	0.18293343	0.18293343	0.35485852
220	L	0.21124046	0.21124046	0.21124046	0.40976912
221	Q	0.36986354	0.36986354	0.36986354	0.7174699
222	A	0.2709313	0.2709313	0.2709313	0.5255588
223	R	0.20296937	0.20296937	0.20296937	0.39372468
224	K	0.39592284	0.39592284	0.39592284	0.7680203
225	N	0.39982066	0.39982066	0.39982066	0.77558136
226	I	0.3030099	0.3030099	0.3030099	0.5877856
227	I	0.33203906	0.33203906	0.33203906	0.64409703
228	S	0.38436553	0.38436553	0.38436553	0.7456011
229	I	0.41228715	0.41228715	0.41228715	0.79976416
230	M	0.33668238	0.33668238	0.33668238	0.65310425
231	S	0.41648754	0.41648754	0.41648754	0.8079122
232	Q	0.4681662	0.4681662	0.4681662	0.9081596
233	L	0.368076	0.368076	0.368076	0.7140023
234	L	0.30709705	0.30709705	0.30709705	0.595714
235	E	0.42667598	0.42667598	0.42667598	0.82767594
236	E	0.44367307	0.44367307	0.44367307	0.8606473
237	R	0.33682615	0.33682615	0.33682615	0.65338314
238	R	0.3877427	0.3877427	0.3877427	0.75215226
239	A	0.4129812	0.4129812	0.4129812	0.8011105
240	S	0.42316553	0.42316553	0.42316553	0.8208663
241	Q	0.40846997	0.40846997	0.40846997	0.79235953
242	E	0.453376	0.453376	0.453376	0.8794692
243	S	0.43787718	0.43787718	0.43787718	0.8494043
244	H	0.43066046	0.43066046	0.43066046	0.8354051
245	Q	0.44942954	0.44942954	0.44942954	0.87181383
246	D	0.28370392	0.28370392	0.28370392	0.5503354
247	M	0.16858412	0.16858412	0.16858412	0.3270234
248	L	0.20228048	0.20228048	0.20228048	0.39238834
249	G	0.3373497	0.3373497	0.3373497	0.6543988
250	C	0.46200377	0.46200377	0.46200377	0.8962056
251	L	0.30033126	0.30033126	0.30033126	0.5825895
252	M	0.37962648	0.37962648	0.37962648	0.73640823
253	E	0.4659671	0.4659671	0.4659671	0.9038937
254	R	0.47218508	0.47218508	0.47218508	0.91595554
255	E	0.46127212	0.46127212	0.46127212	0.89478636
256	E	0.4646964	0.4646964	0.4646964	0.9014288
257	S	0.47220185	0.47220185	0.47220185	0.9159881
258	K	0.44998506	0.44998506	0.44998506	0.8728914
259	Y	0.46616828	0.46616828	0.46616828	0.904284
260	K	0.44748977	0.44748977	0.44748977	0.868051
261	L	0.36723515	0.36723515	0.36723515	0.71237123
262	T	0.43381837	0.43381837	0.43381837	0.8415309
263	D	0.39832705	0.39832705	0.39832705	0.77268404
264	E	0.41928107	0.41928107	0.41928107	0.8133311
265	E	0.27928725	0.27928725	0.27928725	0.54176784
266	I	0.3687822	0.3687822	0.3687822	0.7153722
267	I	0.37587613	0.37587613	0.37587613	0.7291332
268	D	0.1812564	0.1812564	0.1812564	0.35160536
269	L	0.17668635	0.17668635	0.17668635	0.34274027
270	V	0.15210713	0.15210713	0.15210713	0.29506093
271	I	0.105321094	0.105321094	0.105321094	0.2043043
272	T	0.12532485	0.12532485	0.12532485	0.24310803
273	L	0.1678482	0.1678482	0.1678482	0.32559583
274	M	0.12599845	0.12599845	0.12599845	0.24441472
275	Y	0.0927481	0.0927481	0.0927481	0.1799149
276	S	0.1371955	0.1371955	0.1371955	0.266135
277	G	0.12276454	0.12276454	0.12276454	0.2381415
278	Y	0.16307117	0.16307117	0.16307117	0.31632924
279	E	0.13984658	0.13984658	0.13984658	0.27127764
280	T	0.13137913	0.13137913	0.13137913	0.25485227
281	V	0.07708173	0.07708173	0.07708173	0.14952493
282	S	0.1024159	0.1024159	0.1024159	0.19866872
283	T	0.07897696	0.07897696	0.07897696	0.15320133
284	T	0.21221304	0.21221304	0.21221304	0.41165575
285	S	0.22360428	0.22360428	0.22360428	0.43375275
286	M	0.158865	0.158865	0.158865	0.30817002
287	M	0.14903425	0.14903425	0.14903425	0.28910008
288	A	0.19546504	0.19546504	0.19546504	0.37916762
289	V	0.16935235	0.16935235	0.16935235	0.32851362
290	K	0.19378708	0.19378708	0.19378708	0.37591267
291	Y	0.23681286	0.23681286	0.23681286	0.45937505
292	L	0.2409815	0.2409815	0.2409815	0.4674615
293	H	0.2821063	0.2821063	0.2821063	0.5472363
294	D	0.39693505	0.39693505	0.39693505	0.76998377
295	H	0.34272859	0.34272859	0.34272859	0.66483283
296	P	0.40749356	0.40749356	0.40749356	0.7904654
297	K	0.41598257	0.41598257	0.41598257	0.8069326
298	V	0.302048	0.302048	0.302048	0.5859197
299	L	0.28080794	0.28080794	0.28080794	0.5447177
300	E	0.44170886	0.44170886	0.44170886	0.8568371
301	E	0.34500536	0.34500536	0.34500536	0.66924936
302	L	0.20464839	0.20464839	0.20464839	0.3969817
303	R	0.37571725	0.37571725	0.37571725	0.72882503
304	K	0.48533133	0.48533133	0.48533133	0.9414569
305	E	0.300039	0.300039	0.300039	0.5820226
306	H	0.14844294	0.14844294	0.14844294	0.28795305
307	F	0.42413214	0.42413214	0.42413214	0.8227413
308	A	0.44640455	0.44640455	0.44640455	0.8659459
309	I	0.2733332	0.2733332	0.2733332	0.53021806
310	R	0.32389367	0.32389367	0.32389367	0.62829643
311	E	0.43006665	0.43006665	0.43006665	0.83425325
312	R	0.3359628	0.3359628	0.3359628	0.6517084
313	K	0.2880502	0.2880502	0.2880502	0.5587664
314	K	0.34124008	0.34124008	0.34124008	0.6619454
315	P	0.33465558	0.33465558	0.33465558	0.64917266
316	D	0.3741381	0.3741381	0.3741381	0.7257617
317	E	0.35966837	0.35966837	0.35966837	0.69769305
318	P	0.35423702	0.35423702	0.35423702	0.68715715
319	I	0.28991872	0.28991872	0.28991872	0.56239104
320	N	0.3496912	0.3496912	0.3496912	0.6783391
321	Y	0.34731805	0.34731805	0.34731805	0.6737356
322	N	0.39081222	0.39081222	0.39081222	0.7581066
323	D	0.3401557	0.3401557	0.3401557	0.6598419
324	L	0.33960617	0.33960617	0.33960617	0.65877587
325	K	0.40560165	0.40560165	0.40560165	0.78679544
326	S	0.37681234	0.37681234	0.37681234	0.7309493
327	M	0.14181101	0.14181101	0.14181101	0.27508828
328	R	0.36576	0.36576	0.36576	0.70950973
329	F	0.21340986	0.21340986	0.21340986	0.41397738
330	T	0.070357464	0.070357464	0.070357464	0.13648103
331	R	0.31658736	0.31658736	0.31658736	0.61412346
332	A	0.23256882	0.23256882	0.23256882	0.45114237
333	V	0.18797195	0.18797195	0.18797195	0.36463234
334	I	0.17000085	0.17000085	0.17000085	0.32977158
335	F	0.32109982	0.32109982	0.32109982	0.6228769
336	E	0.18429667	0.18429667	0.18429667	0.35750294
337	T	0.037155937	0.037155937	0.037155937	0.07207595
338	S	0.10838904	0.10838904	0.10838904	0.21025558
339	R	0.14472713	0.14472713	0.14472713	0.28074503
340	L	0.18127255	0.18127255	0.18127255	0.35163668
341	A	0.094040126	0.094040126	0.094040126	0.1824212
342	T	0.17993686	0.17993686	0.17993686	0.34904566
343	I	0.18427075	0.18427075	0.18427075	0.35745266
344	V	0.15963714	0.15963714	0.15963714	0.30966783
345	N	0.12787725	0.12787725	0.12787725	0.24805924
346	G	0.08775133	0.08775133	0.08775133	0.17022206
347	V	0.0626638	0.0626638	0.0626638	0.12155669
348	L	0.12450417	0.12450417	0.12450417	0.24151607
349	R	0.04478863	0.04478863	0.04478863	0.08688202
350	K	0.2635672	0.2635672	0.2635672	0.51127374
351	T	0.025986804	0.025986804	0.025986804	0.0504098
352	T	0.23422909	0.23422909	0.23422909	0.454363
353	Q	0.2916906	0.2916906	0.2916906	0.56582814
354	D	0.35799772	0.35799772	0.35799772	0.6944522
355	M	0.23452403	0.23452403	0.23452403	0.45493513
356	E	0.31749707	0.31749707	0.31749707	0.6158882
357	L	0.236271	0.236271	0.236271	0.45832393
358	N	0.2386994	0.2386994	0.2386994	0.46303463
359	G	0.29636094	0.29636094	0.29636094	0.5748878
360	Y	0.2635947	0.2635947	0.2635947	0.5113271
361	L	0.31641018	0.31641018	0.31641018	0.6137798
362	I	0.14676282	0.14676282	0.14676282	0.2846939
363	P	0.15205958	0.15205958	0.15205958	0.2949687
364	K	0.09342168	0.09342168	0.09342168	0.18122154
365	G	0.12473014	0.12473014	0.12473014	0.24195442
366	W	-0.012091861	0.012091861	0.012091861	0.023456072
367	R	0.23540741	0.23540741	0.23540741	0.45664874
368	I	0.14757709	0.14757709	0.14757709	0.28627345
369	Y	0.1128241	0.1128241	0.1128241	0.2188588
370	V	0.14779969	0.14779969	0.14779969	0.28670526
371	Y	0.11996009	0.11996009	0.11996009	0.23270136
372	T	0.13061494	0.13061494	0.13061494	0.25336987
373	R	0.24904948	0.24904948	0.24904948	0.48311195
374	E	0.23536713	0.23536713	0.23536713	0.45657063
375	I	0.12542748	0.12542748	0.12542748	0.24330713
376	N	0.023542086	0.023542086	0.023542086	0.04566748
377	Y	0.28821626	0.28821626	0.28821626	0.5590886
378	D	0.28760123	0.28760123	0.28760123	0.55789554
379	Q	0.341495	0.341495	0.341495	0.66243994
380	F	0.39350408	0.39350408	0.39350408	0.7633283
381	L	0.21651666	0.21651666	0.21651666	0.420004
382	Y	0.17968439	0.17968439	0.17968439	0.34855592
383	P	0.34122145	0.34122145	0.34122145	0.6619093
384	D	0.29111254	0.29111254	0.29111254	0.56470686
385	P	0.18718408	0.18718408	0.18718408	0.36310402
386	L	0.3017997	0.3017997	0.3017997	0.5854381
387	T	0.29060623	0.29060623	0.29060623	0.5637247
388	F	0.07877058	0.07877058	0.07877058	0.15280099
389	N	0.17117971	0.17117971	0.17117971	0.33205837
390	P	0.04767187	0.04767187	0.04767187	0.092475
391	W	0.23591457	0.23591457	0.23591457	0.45763254
392	R	0.21030445	0.21030445	0.21030445	0.40795344
393	W	0.11928286	0.11928286	0.11928286	0.23138765
394	L	0.28516588	0.28516588	0.28516588	0.55317134
395	D	0.3848606	0.3848606	0.3848606	0.7465615
396	K	0.46085975	0.46085975	0.46085975	0.8939864
397	S	0.4535941	0.4535941	0.4535941	0.8798923
398	L	0.418012	0.418012	0.418012	0.81086934
399	E	0.44133905	0.44133905	0.44133905	0.8561197
400	S	0.43567824	0.43567824	0.43567824	0.8451387
401	Q	0.4707978	0.4707978	0.4707978	0.91326445
402	N	0.4280609	0.4280609	0.4280609	0.83036244
403	Y	0.38946915	0.38946915	0.38946915	0.7555013
404	F	0.25465944	0.25465944	0.25465944	0.49399427
405	L	0.2545109	0.2545109	0.2545109	0.49370614
406	I	0.16119894	0.16119894	0.16119894	0.31269744
407	F	0.15824485	0.15824485	0.15824485	0.30696702
408	G	0.0062710033	0.0062710033	0.0062710033	0.012164637
409	G	0.093196504	0.093196504	0.093196504	0.18078473
410	G	0.111280166	0.111280166	0.111280166	0.21586384
411	T	0.11299561	0.11299561	0.11299561	0.21919149
412	R	-0.025529213	0.025529213	0.025529213	0.049522158
413	Q	0.054488227	0.054488227	0.054488227	0.10569752
414	C	0.03626086	0.03626086	0.03626086	0.07033965
415	P	0.0077901096	0.0077901096	0.0077901096	0.015111435
416	G	0.11656387	0.11656387	0.11656387	0.22611329
417	K	0.14657849	0.14657849	0.14657849	0.28433636
418	E	0.17277287	0.17277287	0.17277287	0.3351488
419	L	0.10758608	0.10758608	0.10758608	0.20869796
420	G	0.06157765	0.06157765	0.06157765	0.11944975
421	I	0.25424826	0.25424826	0.25424826	0.49319667
422	A	0.3048646	0.3048646	0.3048646	0.5913834
423	E	0.1426846	0.1426846	0.1426846	0.27678287
424	I	0.17473267	0.17473267	0.17473267	0.33895048
425	S	0.32056955	0.32056955	0.32056955	0.6218482
426	T	0.2777355	0.2777355	0.2777355	0.53875774
427	F	0.15818076	0.15818076	0.15818076	0.30684268
428	L	0.20103101	0.20103101	0.20103101	0.3899646
429	H	0.20818709	0.20818709	0.20818709	0.4038461
430	Y	0.2963391	0.2963391	0.2963391	0.57484543
431	F	0.2717216	0.2717216	0.2717216	0.52709186
432	I	0.26364228	0.26364228	0.26364228	0.5114194
433	T	0.2947812	0.2947812	0.2947812	0.5718234
434	R	0.40602544	0.40602544	0.40602544	0.78761756
435	Y	0.27638572	0.27638572	0.27638572	0.5361394
436	R	0.40312284	0.40312284	0.40312284	0.781987
437	W	0.19280347	0.19280347	0.19280347	0.37400463
438	E	0.39572075	0.39572075	0.39572075	0.76762825
439	E	0.31450537	0.31450537	0.31450537	0.6100848
440	V	0.34892425	0.34892425	0.34892425	0.67685133
441	G	0.41601875	0.41601875	0.41601875	0.8070028
442	G	0.43788046	0.43788046	0.43788046	0.84941065
443	D	0.434839	0.434839	0.434839	0.84351075
444	K	0.4360259	0.4360259	0.4360259	0.8458131
445	L	0.38841254	0.38841254	0.38841254	0.75345165
446	M	0.3633651	0.3633651	0.3633651	0.704864
447	K	0.36771387	0.36771387	0.36771387	0.7132999
448	F	0.25027353	0.25027353	0.25027353	0.4854864
449	P	0.22316	0.22316	0.22316	0.43289092
450	R	0.23870997	0.23870997	0.23870997	0.46305513
451	V	0.24824929	0.24824929	0.24824929	0.48155972
452	E	0.25430617	0.25430617	0.25430617	0.493309
453	A	0.20700662	0.20700662	0.20700662	0.40155622
454	P	0.29891673	0.29891673	0.29891673	0.5798456
455	T	0.27760023	0.27760023	0.27760023	0.53849536
456	G	0.32592982	0.32592982	0.32592982	0.6322462
457	L	0.2759325	0.2759325	0.2759325	0.5352602
458	H	0.32879663	0.32879663	0.32879663	0.6378073
459	I	0.20502745	0.20502745	0.20502745	0.39771697
460	R	0.39775375	0.39775375	0.39775375	0.77157193
461	V	0.32212847	0.32212847	0.32212847	0.62487227
462	S	0.4334199	0.4334199	0.4334199	0.84075797
463	S	0.44864017	0.44864017	0.44864017	0.8702826
464	Y	0.4081182	0.4081182	0.4081182	0.7916771
