## Supplementary material for "The N-Terminus of *Sophora tonkinensis* Cytochrome P450s Evolves Neutrally yet Encodes Rich Functional Information: A Protein Language Model Analysis": Dataset S1: StonChr1BG035310.1_residue_importance.csv

position	amino_acid	cosine_similarity	abs_cosine	final_score	final_score_norm
1	M	0.46838745	0.46838745	0.46838745	0.935973
2	E	0.40878862	0.40878862	0.40878862	0.81687737
3	V	0.44621515	0.44621515	0.44621515	0.89166635
4	S	0.4655142	0.4655142	0.4655142	0.93023145
5	S	0.48632103	0.48632103	0.48632103	0.97180945
6	A	0.4607873	0.4607873	0.4607873	0.9207857
7	K	0.4822528	0.4822528	0.4822528	0.96367997
8	A	0.48747784	0.48747784	0.48747784	0.9741211
9	I	0.4909676	0.4909676	0.4909676	0.98109466
10	C	0.48342773	0.48342773	0.48342773	0.9660278
11	F	0.47703332	0.47703332	0.47703332	0.95324993
12	L	0.48279268	0.48279268	0.48279268	0.9647588
13	G	0.4688284	0.4688284	0.4688284	0.9368542
14	V	0.4660385	0.4660385	0.4660385	0.9312791
15	I	0.45952833	0.45952833	0.45952833	0.91826993
16	G	0.46453264	0.46453264	0.46453264	0.92827
17	L	0.43741515	0.43741515	0.43741515	0.87408143
18	V	0.42281735	0.42281735	0.42281735	0.8449108
19	L	0.4475119	0.4475119	0.4475119	0.89425766
20	I	0.43727222	0.43727222	0.43727222	0.8737958
21	W	0.4657767	0.4657767	0.4657767	0.930756
22	V	0.43288893	0.43288893	0.43288893	0.8650367
23	V	0.44029516	0.44029516	0.44029516	0.8798365
24	K	0.4263015	0.4263015	0.4263015	0.85187316
25	L	0.41032705	0.41032705	0.41032705	0.8199516
26	L	0.4169947	0.4169947	0.4169947	0.83327544
27	N	0.41238925	0.41238925	0.41238925	0.8240725
28	W	0.4514667	0.4514667	0.4514667	0.90216047
29	L	0.34113744	0.34113744	0.34113744	0.6816908
30	W	0.32255912	0.32255912	0.32255912	0.644566
31	L	0.2565014	0.2565014	0.2565014	0.51256365
32	R	0.3257385	0.3257385	0.3257385	0.6509193
33	P	0.27148676	0.27148676	0.27148676	0.5425087
34	K	0.33748212	0.33748212	0.33748212	0.67438644
35	R	0.34963658	0.34963658	0.34963658	0.69867456
36	L	0.333492	0.333492	0.333492	0.66641307
37	E	0.35245118	0.35245118	0.35245118	0.7042989
38	K	0.406127	0.406127	0.406127	0.8115587
39	V	0.39917815	0.39917815	0.39917815	0.79767287
40	L	0.27407762	0.27407762	0.27407762	0.54768604
41	R	0.37563485	0.37563485	0.37563485	0.75062656
42	E	0.39584514	0.39584514	0.39584514	0.7910126
43	Q	0.2812703	0.2812703	0.2812703	0.56205904
44	G	0.34866235	0.34866235	0.34866235	0.69672775
45	L	0.28721732	0.28721732	0.28721732	0.5739429
46	Q	0.36121964	0.36121964	0.36121964	0.7218209
47	G	0.21660748	0.21660748	0.21660748	0.43284413
48	N	0.25926846	0.25926846	0.25926846	0.51809305
49	P	0.33598772	0.33598772	0.33598772	0.6714002
50	Y	0.2213868	0.2213868	0.2213868	0.44239458
51	K	0.22103892	0.22103892	0.22103892	0.44169942
52	L	0.2219639	0.2219639	0.2219639	0.4435478
53	L	0.22402227	0.22402227	0.22402227	0.447661
54	V	0.2829607	0.2829607	0.2829607	0.56543696
55	G	0.27458194	0.27458194	0.27458194	0.5486938
56	D	0.27246663	0.27246663	0.27246663	0.5444668
57	S	0.32179746	0.32179746	0.32179746	0.643044
58	M	0.35611796	0.35611796	0.35611796	0.71162623
59	E	0.40109682	0.40109682	0.40109682	0.80150694
60	M	0.4424948	0.4424948	0.4424948	0.88423204
61	I	0.44644818	0.44644818	0.44644818	0.892132
62	K	0.49900153	0.49900153	0.49900153	0.99714875
63	M	0.47497323	0.47497323	0.47497323	0.9491333
64	I	0.46725923	0.46725923	0.46725923	0.9337185
65	K	0.48234063	0.48234063	0.48234063	0.9638555
66	E	0.47706923	0.47706923	0.47706923	0.9533217
67	G	0.4608137	0.4608137	0.4608137	0.9208385
68	A	0.46925646	0.46925646	0.46925646	0.9377095
69	K	0.5004284	0.5004284	0.5004284	1.0
70	S	0.48186654	0.48186654	0.48186654	0.9629081
71	Q	0.47935465	0.47935465	0.47935465	0.9578886
72	P	0.45062986	0.45062986	0.45062986	0.9004882
73	M	0.45814693	0.45814693	0.45814693	0.91550946
74	S	0.4745367	0.4745367	0.4745367	0.94826096
75	L	0.4687016	0.4687016	0.4687016	0.93660074
76	S	0.47996312	0.47996312	0.47996312	0.95910454
77	N	0.49263218	0.49263218	0.49263218	0.98442096
78	D	0.4840851	0.4840851	0.4840851	0.9673414
79	Q	0.49680135	0.49680135	0.49680135	0.99275213
80	D	0.46416414	0.46416414	0.46416414	0.9275336
81	V	0.45773444	0.45773444	0.45773444	0.9146852
82	T	0.42548454	0.42548454	0.42548454	0.85024065
83	P	0.43581924	0.43581924	0.43581924	0.87089235
84	H	0.4262958	0.4262958	0.4262958	0.8518617
85	V	0.40816543	0.40816543	0.40816543	0.81563205
86	F	0.35458592	0.35458592	0.35458592	0.70856476
87	S	0.40408108	0.40408108	0.40408108	0.8074703
88	F	0.4013989	0.4013989	0.4013989	0.80211055
89	I	0.39886984	0.39886984	0.39886984	0.7970568
90	H	0.39640853	0.39640853	0.39640853	0.7921384
91	H	0.4305494	0.4305494	0.4305494	0.8603617
92	T	0.4339711	0.4339711	0.4339711	0.86719924
93	V	0.39757776	0.39757776	0.39757776	0.79447484
94	N	0.44102404	0.44102404	0.44102404	0.881293
95	K	0.42675143	0.42675143	0.42675143	0.85277224
96	F	0.41935867	0.41935867	0.41935867	0.8379994
97	G	0.34968272	0.34968272	0.34968272	0.69876677
98	K	0.366505	0.366505	0.366505	0.73238254
99	N	0.28471372	0.28471372	0.28471372	0.56894
100	S	0.32926553	0.32926553	0.32926553	0.6579673
101	F	0.19515961	0.19515961	0.19515961	0.3899851
102	L	0.26092935	0.26092935	0.26092935	0.52141196
103	W	0.1260212	0.1260212	0.1260212	0.25182664
104	E	0.22800122	0.22800122	0.22800122	0.4556121
105	G	0.1738753	0.1738753	0.1738753	0.3474529
106	P	0.20593125	0.20593125	0.20593125	0.41150993
107	V	0.29825684	0.29825684	0.29825684	0.59600306
108	P	0.22300732	0.22300732	0.22300732	0.44563285
109	K	0.26266736	0.26266736	0.26266736	0.524885
110	V	0.10981458	0.10981458	0.10981458	0.21944115
111	I	0.16599254	0.16599254	0.16599254	0.3317009
112	I	0.21422096	0.21422096	0.21422096	0.42807516
113	T	0.12461251	0.12461251	0.12461251	0.24901168
114	D	0.22072148	0.22072148	0.22072148	0.44106507
115	P	0.23519973	0.23519973	0.23519973	0.4699968
116	E	0.37774405	0.37774405	0.37774405	0.7548414
117	Q	0.21948166	0.21948166	0.21948166	0.43858755
118	I	0.20752582	0.20752582	0.20752582	0.41469634
119	K	0.29664043	0.29664043	0.29664043	0.59277296
120	E	0.3273264	0.3273264	0.3273264	0.6540924
121	V	0.17095855	0.17095855	0.17095855	0.3416244
122	F	0.101513155	0.101513155	0.101513155	0.20285252
123	N	0.13370019	0.13370019	0.13370019	0.26717147
124	K	0.21883982	0.21883982	0.21883982	0.43730497
125	H	0.17271635	0.17271635	0.17271635	0.345137
126	Y	0.23408875	0.23408875	0.23408875	0.46777672
127	E	0.14525081	0.14525081	0.14525081	0.29025295
128	F	0.15156315	0.15156315	0.15156315	0.30286682
129	E	0.19580704	0.19580704	0.19580704	0.39127886
130	K	0.100404374	0.100404374	0.100404374	0.20063685
131	P	0.25639045	0.25639045	0.25639045	0.512342
132	K	0.3109887	0.3109887	0.3109887	0.62144494
133	L	0.30524132	0.30524132	0.30524132	0.60996
134	S	0.2349962	0.2349962	0.2349962	0.46959007
135	P	0.28051272	0.28051272	0.28051272	0.5605452
136	L	0.2508431	0.2508431	0.2508431	0.50125676
137	L	0.30714342	0.30714342	0.30714342	0.613761
138	K	0.33553374	0.33553374	0.33553374	0.670493
139	L	0.22234043	0.22234043	0.22234043	0.4443002
140	L	0.22945346	0.22945346	0.22945346	0.4585141
141	G	0.16299567	0.16299567	0.16299567	0.32571226
142	S	0.24148001	0.24148001	0.24148001	0.4825466
143	G	0.03516543	0.03516543	0.03516543	0.07027065
144	L	0.026714833	0.026714833	0.026714833	0.05338393
145	L	-0.07250452	0.07250452	0.07250452	0.14488491
146	N	0.00905866	0.00905866	0.00905866	0.018101811
147	Y	-0.01199611	0.01199611	0.01199611	0.023971682
148	E	0.10760681	0.10760681	0.10760681	0.2150294
149	G	0.09639673	0.09639673	0.09639673	0.19262843
150	Q	0.2868917	0.2868917	0.2868917	0.5732922
151	K	0.047033057	0.047033057	0.047033057	0.09398559
152	W	0.0036785381	0.0036785381	0.0036785381	0.0073507787
153	A	0.05666198	0.05666198	0.05666198	0.11322695
154	K	0.19975948	0.19975948	0.19975948	0.39917696
155	H	-0.10101812	0.10101812	0.10101812	0.2018633
156	R	0.008443526	0.008443526	0.008443526	0.016872596
157	K	0.15711555	0.15711555	0.15711555	0.3139621
158	I	0.013667507	0.013667507	0.013667507	0.027311616
159	L	-0.09580788	0.09580788	0.09580788	0.19145173
160	N	-0.10627903	0.10627903	0.10627903	0.2123761
161	P	0.1015539	0.1015539	0.1015539	0.20293394
162	A	0.0075833737	0.0075833737	0.0075833737	0.015153765
163	F	-0.052733075	0.052733075	0.052733075	0.10537587
164	Y	-0.0058456114	0.0058456114	0.0058456114	0.011681215
165	S	0.077296264	0.077296264	0.077296264	0.15446019
166	E	0.15085533	0.15085533	0.15085533	0.3014524
167	K	0.07486303	0.07486303	0.07486303	0.1495979
168	L	0.0034232282	0.0034232282	0.0034232282	0.0068405955
169	K	0.23767096	0.23767096	0.23767096	0.47493502
170	V	0.2634617	0.2634617	0.2634617	0.52647233
171	M	-0.038466714	0.038466714	0.038466714	0.07686757
172	L	0.25991595	0.25991595	0.25991595	0.5193869
173	P	0.3862609	0.3862609	0.3862609	0.7718605
174	S	0.34152293	0.34152293	0.34152293	0.68246114
175	F	0.041941803	0.041941803	0.041941803	0.0838118
176	F	0.3426734	0.3426734	0.3426734	0.6847601
177	E	0.42191494	0.42191494	0.42191494	0.8431075
178	C	0.25344294	0.25344294	0.25344294	0.50645196
179	C	0.35898197	0.35898197	0.35898197	0.71734935
180	Y	0.40382525	0.40382525	0.40382525	0.80695915
181	D	0.4376722	0.4376722	0.4376722	0.8745951
182	M	0.28685626	0.28685626	0.28685626	0.57322145
183	V	0.3790675	0.3790675	0.3790675	0.75748605
184	S	0.4576322	0.4576322	0.4576322	0.9144809
185	K	0.43768418	0.43768418	0.43768418	0.874619
186	W	0.2837514	0.2837514	0.2837514	0.567017
187	E	0.4187719	0.4187719	0.4187719	0.8368268
188	G	0.42511463	0.42511463	0.42511463	0.84950143
189	M	0.47597015	0.47597015	0.47597015	0.95112544
190	M	0.41112357	0.41112357	0.41112357	0.8215433
191	S	0.43416885	0.43416885	0.43416885	0.86759436
192	S	0.45102394	0.45102394	0.45102394	0.9012757
193	E	0.44106588	0.44106588	0.44106588	0.8813766
194	G	0.41041848	0.41041848	0.41041848	0.8201343
195	T	0.40526584	0.40526584	0.40526584	0.8098378
196	C	0.44967613	0.44967613	0.44967613	0.8985824
197	E	0.33585253	0.33585253	0.33585253	0.67113006
198	I	0.32827675	0.32827675	0.32827675	0.6559915
199	D	0.28082058	0.28082058	0.28082058	0.5611604
200	V	0.22244546	0.22244546	0.22244546	0.44451007
201	W	0.27524725	0.27524725	0.27524725	0.55002326
202	P	0.39024287	0.39024287	0.39024287	0.77981764
203	F	0.27921268	0.27921268	0.27921268	0.55794734
204	L	0.13875914	0.13875914	0.13875914	0.27728072
205	Q	0.22660212	0.22660212	0.22660212	0.45281628
206	D	0.37398487	0.37398487	0.37398487	0.7473295
207	L	0.20618124	0.20618124	0.20618124	0.4120095
208	T	0.07108795	0.07108795	0.07108795	0.14205419
209	S	0.12885551	0.12885551	0.12885551	0.25749043
210	E	0.33274204	0.33274204	0.33274204	0.6649144
211	V	0.11276821	0.11276821	0.11276821	0.22534336
212	I	0.0010049094	0.0010049094	0.0010049094	0.0020080984
213	S	0.038971573	0.038971573	0.038971573	0.07787643
214	R	0.27492964	0.27492964	0.27492964	0.5493886
215	T	0.14556123	0.14556123	0.14556123	0.29087326
216	A	0.06677985	0.06677985	0.06677985	0.13344537
217	F	-0.0061357054	0.0061357054	0.0061357054	0.012260906
218	G	0.1931992	0.1931992	0.1931992	0.38606763
219	S	0.2819273	0.2819273	0.2819273	0.5633719
220	S	0.27302083	0.27302083	0.27302083	0.54557425
221	Y	0.20015933	0.20015933	0.20015933	0.39997596
222	E	0.4029362	0.4029362	0.4029362	0.8051825
223	E	0.35712767	0.35712767	0.35712767	0.7136439
224	G	0.21264601	0.21264601	0.21264601	0.42492795
225	R	0.36059257	0.36059257	0.36059257	0.7205678
226	K	0.45414808	0.45414808	0.45414808	0.9075186
227	I	0.29534557	0.29534557	0.29534557	0.5901855
228	F	0.23320663	0.23320663	0.23320663	0.466014
229	E	0.41665787	0.41665787	0.41665787	0.8326024
230	L	0.34984788	0.34984788	0.34984788	0.6990968
231	Q	0.18854561	0.18854561	0.18854561	0.37676844
232	K	0.33638242	0.33638242	0.33638242	0.67218894
233	E	0.39956972	0.39956972	0.39956972	0.79845536
234	Q	0.3145185	0.3145185	0.3145185	0.62849855
235	A	0.35150293	0.35150293	0.35150293	0.7024041
236	G	0.4233524	0.4233524	0.4233524	0.84598
237	L	0.36496666	0.36496666	0.36496666	0.7293085
238	I	0.3355766	0.3355766	0.3355766	0.67057866
239	M	0.38549832	0.38549832	0.38549832	0.7703366
240	K	0.4340445	0.4340445	0.4340445	0.8673459
241	L	0.3849175	0.3849175	0.3849175	0.769176
242	R	0.3727943	0.3727943	0.3727943	0.74495035
243	N	0.43036443	0.43036443	0.43036443	0.859992
244	V	0.39378175	0.39378175	0.39378175	0.7868893
245	Y	0.37786812	0.37786812	0.37786812	0.7550893
246	I	0.3371475	0.3371475	0.3371475	0.6737178
247	P	0.31685045	0.31685045	0.31685045	0.63315845
248	G	0.28933606	0.28933606	0.28933606	0.57817674
249	W	0.40146405	0.40146405	0.40146405	0.8022408
250	W	0.41462335	0.41462335	0.41462335	0.82853687
251	L	0.35177097	0.35177097	0.35177097	0.7029397
252	V	0.27048817	0.27048817	0.27048817	0.5405133
253	P	0.29840893	0.29840893	0.29840893	0.596307
254	T	0.28228194	0.28228194	0.28228194	0.5640806
255	A	0.33165795	0.33165795	0.33165795	0.6627481
256	T	0.33887854	0.33887854	0.33887854	0.6771769
257	H	0.31015778	0.31015778	0.31015778	0.61978453
258	R	0.35707867	0.35707867	0.35707867	0.713546
259	R	0.32720864	0.32720864	0.32720864	0.65385705
260	M	0.35141054	0.35141054	0.35141054	0.7022194
261	R	0.373719	0.373719	0.373719	0.7467982
262	E	0.37597927	0.37597927	0.37597927	0.7513149
263	I	0.278724	0.278724	0.278724	0.55697083
264	D	0.3840441	0.3840441	0.3840441	0.7674307
265	R	0.40000403	0.40000403	0.40000403	0.79932326
266	L	0.40745604	0.40745604	0.40745604	0.81421447
267	I	0.3064083	0.3064083	0.3064083	0.612292
268	Q	0.41393107	0.41393107	0.41393107	0.82715344
269	T	0.4093983	0.4093983	0.4093983	0.8180957
270	S	0.4457629	0.4457629	0.4457629	0.8907626
271	L	0.29209447	0.29209447	0.29209447	0.58368886
272	K	0.4346684	0.4346684	0.4346684	0.8685926
273	G	0.42970955	0.42970955	0.42970955	0.8586834
274	I	0.34567696	0.34567696	0.34567696	0.6907621
275	I	0.38447332	0.38447332	0.38447332	0.76828843
276	N	0.4474246	0.4474246	0.4474246	0.89408314
277	K	0.44870594	0.44870594	0.44870594	0.8966437
278	R	0.29876742	0.29876742	0.29876742	0.5970233
279	E	0.4671156	0.4671156	0.4671156	0.9334315
280	K	0.43399826	0.43399826	0.43399826	0.8672535
281	A	0.40603673	0.40603673	0.40603673	0.8113783
282	M	0.42173275	0.42173275	0.42173275	0.84274346
283	K	0.44191355	0.44191355	0.44191355	0.8830705
284	A	0.37667835	0.37667835	0.37667835	0.75271183
285	G	0.41717538	0.41717538	0.41717538	0.8336365
286	E	0.35311717	0.35311717	0.35311717	0.70562977
287	A	0.41756564	0.41756564	0.41756564	0.8344164
288	T	0.42617625	0.42617625	0.42617625	0.8516229
289	K	0.40520763	0.40520763	0.40520763	0.8097215
290	N	0.3645279	0.3645279	0.3645279	0.72843176
291	D	0.1993812	0.1993812	0.1993812	0.39842105
292	L	0.15170065	0.15170065	0.15170065	0.30314156
293	L	0.15165548	0.15165548	0.15165548	0.30305132
294	G	0.29327384	0.29327384	0.29327384	0.58604556
295	I	0.34346867	0.34346867	0.34346867	0.6863493
296	L	0.2484528	0.2484528	0.2484528	0.49648023
297	L	0.39434162	0.39434162	0.39434162	0.7880081
298	E	0.44429165	0.44429165	0.44429165	0.8878226
299	S	0.4527658	0.4527658	0.4527658	0.9047564
300	N	0.46790895	0.46790895	0.46790895	0.9350168
301	Q	0.49098906	0.49098906	0.49098906	0.9811375
302	Q	0.47376636	0.47376636	0.47376636	0.9467216
303	E	0.44725445	0.44725445	0.44725445	0.89374316
304	I	0.446999	0.446999	0.446999	0.89323276
305	Q	0.4384664	0.4384664	0.4384664	0.87618214
306	G	0.42460346	0.42460346	0.42460346	0.84848
307	H	0.4433077	0.4433077	0.4433077	0.88585645
308	G	0.41460449	0.41460449	0.41460449	0.82849914
309	N	0.4569927	0.4569927	0.4569927	0.913203
310	N	0.46595275	0.46595275	0.46595275	0.93110776
311	K	0.4577549	0.4577549	0.4577549	0.91472614
312	A	0.46148342	0.46148342	0.46148342	0.9221768
313	V	0.46723711	0.46723711	0.46723711	0.9336743
314	G	0.43509215	0.43509215	0.43509215	0.8694394
315	M	0.32789722	0.32789722	0.32789722	0.6552331
316	T	0.43893602	0.43893602	0.43893602	0.87712055
317	N	0.4540997	0.4540997	0.4540997	0.907422
318	Q	0.45582318	0.45582318	0.45582318	0.91086596
319	E	0.34831542	0.34831542	0.34831542	0.6960345
320	V	0.33147168	0.33147168	0.33147168	0.66237587
321	I	0.4067899	0.4067899	0.4067899	0.8128834
322	E	0.24434121	0.24434121	0.24434121	0.48826408
323	E	0.05541946	0.05541946	0.05541946	0.11074404
324	C	0.15223494	0.15223494	0.15223494	0.30420926
325	N	0.13366212	0.13366212	0.13366212	0.26709542
326	A	0.08328276	0.08328276	0.08328276	0.16642293
327	F	0.08730611	0.08730611	0.08730611	0.17446275
328	Y	0.10410317	0.10410317	0.10410317	0.20802811
329	L	0.09283429	0.09283429	0.09283429	0.18550964
330	A	0.048155826	0.048155826	0.048155826	0.0962292
331	G	0.1212202	0.1212202	0.1212202	0.24223287
332	Q	0.058233824	0.058233824	0.058233824	0.11636795
333	E	0.1401054	0.1401054	0.1401054	0.2799709
334	T	0.061477	0.061477	0.061477	0.12284875
335	T	0.10537595	0.10537595	0.10537595	0.2105715
336	S	0.11084186	0.11084186	0.11084186	0.22149396
337	V	0.06841405	0.06841405	0.06841405	0.13671097
338	L	0.11724028	0.11724028	0.11724028	0.23427984
339	L	0.18615143	0.18615143	0.18615143	0.37198415
340	L	0.1687097	0.1687097	0.1687097	0.33713055
341	W	0.031649243	0.031649243	0.031649243	0.0632443
342	T	0.18430735	0.18430735	0.18430735	0.36829916
343	M	0.09914366	0.09914366	0.09914366	0.19811758
344	V	0.17864741	0.17864741	0.17864741	0.35698897
345	L	0.20495817	0.20495817	0.20495817	0.40956545
346	L	0.16682272	0.16682272	0.16682272	0.33335984
347	S	0.13168961	0.13168961	0.13168961	0.26315376
348	R	0.27517176	0.27517176	0.27517176	0.5498724
349	F	0.27471164	0.27471164	0.27471164	0.54895294
350	P	0.35311353	0.35311353	0.35311353	0.7056225
351	D	0.37461442	0.37461442	0.37461442	0.7485875
352	W	0.23778291	0.23778291	0.23778291	0.47515872
353	Q	0.081487805	0.081487805	0.081487805	0.1628361
354	A	0.40479305	0.40479305	0.40479305	0.8088931
355	R	0.42950156	0.42950156	0.42950156	0.8582678
356	A	0.25238582	0.25238582	0.25238582	0.5043396
357	R	0.27027667	0.27027667	0.27027667	0.5400906
358	E	0.4434415	0.4434415	0.4434415	0.88612384
359	E	0.32279813	0.32279813	0.32279813	0.6450436
360	V	0.22657357	0.22657357	0.22657357	0.45275924
361	L	0.3521435	0.3521435	0.3521435	0.7036841
362	Q	0.4523424	0.4523424	0.4523424	0.90391034
363	V	0.37490776	0.37490776	0.37490776	0.74917364
364	F	0.35606244	0.35606244	0.35606244	0.7115153
365	G	0.3907597	0.3907597	0.3907597	0.7808504
366	N	0.41122133	0.41122133	0.41122133	0.8217386
367	Q	0.41542047	0.41542047	0.41542047	0.83012974
368	K	0.40636677	0.40636677	0.40636677	0.8120378
369	P	0.39435956	0.39435956	0.39435956	0.788044
370	D	0.4433278	0.4433278	0.4433278	0.8858966
371	H	0.31809404	0.31809404	0.31809404	0.6356435
372	N	0.4087576	0.4087576	0.4087576	0.8168154
373	E	0.35352167	0.35352167	0.35352167	0.7064381
374	L	0.30844596	0.30844596	0.30844596	0.6163638
375	S	0.3832781	0.3832781	0.3832781	0.7659
376	R	0.39017552	0.39017552	0.39017552	0.77968305
377	L	0.24320741	0.24320741	0.24320741	0.48599845
378	K	0.32308525	0.32308525	0.32308525	0.64561737
379	I	0.18301585	0.18301585	0.18301585	0.36571836
380	V	0.1317899	0.1317899	0.1317899	0.26335415
381	T	0.22031637	0.22031637	0.22031637	0.44025555
382	M	0.12963866	0.12963866	0.12963866	0.25905538
383	I	0.18980935	0.18980935	0.18980935	0.37929374
384	L	0.06541982	0.06541982	0.06541982	0.13072765
385	Y	0.12358918	0.12358918	0.12358918	0.24696676
386	E	0.037601367	0.037601367	0.037601367	0.07513836
387	V	0.0895419	0.0895419	0.0895419	0.17893049
388	L	0.009471639	0.009471639	0.009471639	0.018927062
389	R	0.07293058	0.07293058	0.07293058	0.1457363
390	L	0.017940907	0.017940907	0.017940907	0.0358511
391	Y	0.04056384	0.04056384	0.04056384	0.081058234
392	P	0.063274674	0.063274674	0.063274674	0.12644102
393	P	0.06943115	0.06943115	0.06943115	0.13874343
394	L	0.08569731	0.08569731	0.08569731	0.1712479
395	I	0.14682181	0.14682181	0.14682181	0.29339227
396	Y	0.04704828	0.04704828	0.04704828	0.09401601
397	F	0.1269398	0.1269398	0.1269398	0.2536623
398	N	0.15416989	0.15416989	0.15416989	0.30807582
399	R	0.08366652	0.08366652	0.08366652	0.16718979
400	T	0.17263454	0.17263454	0.17263454	0.34497353
401	P	0.121112645	0.121112645	0.121112645	0.24201794
402	Q	0.14651728	0.14651728	0.14651728	0.2927837
403	K	0.2716863	0.2716863	0.2716863	0.5429074
404	N	0.34631318	0.34631318	0.34631318	0.69203347
405	V	0.22297451	0.22297451	0.22297451	0.44556728
406	T	0.35415754	0.35415754	0.35415754	0.7077087
407	L	0.24939002	0.24939002	0.24939002	0.49835306
408	G	0.2403534	0.2403534	0.2403534	0.4802953
409	N	0.32787544	0.32787544	0.32787544	0.6551895
410	L	0.2592539	0.2592539	0.2592539	0.5180639
411	S	0.3858875	0.3858875	0.3858875	0.77111435
412	L	0.22767848	0.22767848	0.22767848	0.45496717
413	P	0.24239957	0.24239957	0.24239957	0.48438415
414	A	0.1767876	0.1767876	0.1767876	0.35327253
415	G	0.18141003	0.18141003	0.18141003	0.3625095
416	V	0.13924858	0.13924858	0.13924858	0.27825877
417	H	0.23882419	0.23882419	0.23882419	0.4772395
418	V	0.19712216	0.19712216	0.19712216	0.39390683
419	S	0.25318673	0.25318673	0.25318673	0.50594
420	L	0.18573448	0.18573448	0.18573448	0.37115097
421	P	0.16572024	0.16572024	0.16572024	0.33115676
422	I	0.11951103	0.11951103	0.11951103	0.23881745
423	L	0.24600476	0.24600476	0.24600476	0.49158835
424	L	0.14732419	0.14732419	0.14732419	0.29439616
425	M	0.15603358	0.15603358	0.15603358	0.3118
426	H	-0.023234306	0.023234306	0.023234306	0.046428833
427	Q	0.28892168	0.28892168	0.28892168	0.5773487
428	D	0.2242366	0.2242366	0.2242366	0.44808927
429	P	0.2857947	0.2857947	0.2857947	0.5711001
430	D	0.35483518	0.35483518	0.35483518	0.7090629
431	T	0.22377756	0.22377756	0.22377756	0.44717202
432	W	0.04390477	0.04390477	0.04390477	0.08773437
433	G	0.117946826	0.117946826	0.117946826	0.23569173
434	D	0.26277867	0.26277867	0.26277867	0.52510744
435	D	0.18045163	0.18045163	0.18045163	0.36059433
436	A	0.06485743	0.06485743	0.06485743	0.12960382
437	K	0.3230964	0.3230964	0.3230964	0.64563966
438	E	0.2294397	0.2294397	0.2294397	0.4584866
439	F	0.092151016	0.092151016	0.092151016	0.18414426
440	K	0.20736343	0.20736343	0.20736343	0.41437185
441	P	0.04516255	0.04516255	0.04516255	0.09024778
442	E	0.14957964	0.14957964	0.14957964	0.2989032
443	R	0.114518665	0.114518665	0.114518665	0.22884127
444	F	0.025829758	0.025829758	0.025829758	0.051615294
445	S	0.2994324	0.2994324	0.2994324	0.59835213
446	E	0.29969874	0.29969874	0.29969874	0.5988844
447	G	0.2900719	0.2900719	0.2900719	0.5796472
448	V	0.29685095	0.29685095	0.29685095	0.59319365
449	A	0.32452205	0.32452205	0.32452205	0.6484885
450	K	0.38745332	0.38745332	0.38745332	0.7742433
451	A	0.3081447	0.3081447	0.3081447	0.6157618
452	T	0.38848203	0.38848203	0.38848203	0.77629894
453	K	0.39568052	0.39568052	0.39568052	0.7906836
454	G	0.37653148	0.37653148	0.37653148	0.75241834
455	R	0.37171516	0.37171516	0.37171516	0.7427939
456	V	0.29349732	0.29349732	0.29349732	0.5864922
457	S	0.3102862	0.3102862	0.3102862	0.6200412
458	F	0.1864708	0.1864708	0.1864708	0.37262237
459	F	0.15391508	0.15391508	0.15391508	0.30756664
460	P	0.1326366	0.1326366	0.1326366	0.26504612
461	F	0.027768347	0.027768347	0.027768347	0.055489153
462	G	-0.03760936	0.03760936	0.03760936	0.075154334
463	W	0.034000617	0.034000617	0.034000617	0.06794302
464	G	0.08421587	0.08421587	0.08421587	0.16828756
465	P	-0.015383469	0.015383469	0.015383469	0.0307406
466	R	-0.011831734	0.011831734	0.011831734	0.023643212
467	I	-0.06848186	0.06848186	0.06848186	0.13684648
468	C	0.033832174	0.033832174	0.033832174	0.06760643
469	L	-0.16087875	0.16087875	0.16087875	0.32148206
470	G	0.04082423	0.04082423	0.04082423	0.08157857
471	Q	-0.052697036	0.052697036	0.052697036	0.105303854
472	N	0.114338666	0.114338666	0.114338666	0.22848158
473	F	0.04769143	0.04769143	0.04769143	0.09530121
474	A	-0.0099957995	0.0099957995	0.0099957995	0.019974485
475	M	0.0136603005	0.0136603005	0.0136603005	0.027297214
476	L	0.07486166	0.07486166	0.07486166	0.14959516
477	E	0.015121818	0.015121818	0.015121818	0.030217746
478	A	0.008584756	0.008584756	0.008584756	0.017154815
479	K	0.07783266	0.07783266	0.07783266	0.15553208
480	M	0.19719507	0.19719507	0.19719507	0.39405254
481	I	0.08452248	0.08452248	0.08452248	0.16890025
482	L	0.17208472	0.17208472	0.17208472	0.3438748
483	S	0.23890129	0.23890129	0.23890129	0.47739357
484	L	0.29307038	0.29307038	0.29307038	0.585639
485	L	0.22249168	0.22249168	0.22249168	0.44460246
486	L	0.21033254	0.21033254	0.21033254	0.42030498
487	Q	0.27726096	0.27726096	0.27726096	0.5540472
488	H	0.38460466	0.38460466	0.38460466	0.7685509
489	F	0.29000172	0.29000172	0.29000172	0.57950693
490	W	0.36780545	0.36780545	0.36780545	0.7349812
491	F	0.1356288	0.1356288	0.1356288	0.27102542
492	E	0.32990867	0.32990867	0.32990867	0.6592525
493	L	0.15186413	0.15186413	0.15186413	0.30346826
494	S	0.13903709	0.13903709	0.13903709	0.27783614
495	P	0.33171055	0.33171055	0.33171055	0.6628532
496	A	0.21356535	0.21356535	0.21356535	0.42676505
497	Y	0.10888995	0.10888995	0.10888995	0.21759348
498	A	0.28215477	0.28215477	0.28215477	0.5638265
499	H	0.08578398	0.08578398	0.08578398	0.1714211
500	A	0.2551397	0.2551397	0.2551397	0.50984263
501	P	0.19387245	0.19387245	0.19387245	0.387413
502	T	0.30169326	0.30169326	0.30169326	0.60287
503	T	0.23988727	0.23988727	0.23988727	0.47936383
504	V	0.21368188	0.21368188	0.21368188	0.42699793
505	F	0.1720037	0.1720037	0.1720037	0.34371293
506	T	0.1110436	0.1110436	0.1110436	0.2218971
507	V	0.122663796	0.122663796	0.122663796	0.24511759
508	N	0.17799649	0.17799649	0.17799649	0.35568824
509	P	0.13988173	0.13988173	0.13988173	0.27952397
510	K	0.068673216	0.068673216	0.068673216	0.13722886
511	Y	0.15988964	0.15988964	0.15988964	0.31950554
512	G	0.2384647	0.2384647	0.2384647	0.47652113
513	A	0.0074400376	0.0074400376	0.0074400376	0.014867337
514	H	0.20125379	0.20125379	0.20125379	0.40216303
515	I	0.115827	0.115827	0.115827	0.2314557
516	I	0.30241063	0.30241063	0.30241063	0.60430354
517	L	0.28441054	0.28441054	0.28441054	0.56833416
518	H	0.39418325	0.39418325	0.39418325	0.78769165
519	K	0.41472775	0.41472775	0.41472775	0.8287455
520	L	0.39844573	0.39844573	0.39844573	0.7962093
