## Supplementary material for "The N-Terminus of *Sophora tonkinensis* Cytochrome P450s Evolves Neutrally yet Encodes Rich Functional Information: A Protein Language Model Analysis": Dataset S1: StonChr1BG037600.1_residue_importance.csv

position	amino_acid	cosine_similarity	abs_cosine	final_score	final_score_norm
1	M	0.43359077	0.43359077	0.43359077	0.85899496
2	D	0.4347198	0.4347198	0.4347198	0.8612317
3	T	0.4440501	0.4440501	0.4440501	0.87971616
4	L	0.46208468	0.46208468	0.46208468	0.9154448
5	L	0.46491775	0.46491775	0.46491775	0.9210574
6	S	0.47454092	0.47454092	0.47454092	0.94012207
7	C	0.48314157	0.48314157	0.48314157	0.957161
8	L	0.47876197	0.47876197	0.47876197	0.9484845
9	N	0.48993266	0.48993266	0.48993266	0.9706149
10	F	0.48345685	0.48345685	0.48345685	0.9577856
11	T	0.45617467	0.45617467	0.45617467	0.90373635
12	A	0.47717848	0.47717848	0.47717848	0.9453474
13	I	0.49851623	0.49851623	0.49851623	0.98762
14	G	0.4828481	0.4828481	0.4828481	0.9565796
15	F	0.4756201	0.4756201	0.4756201	0.94226
16	L	0.47233316	0.47233316	0.47233316	0.9357482
17	L	0.47007692	0.47007692	0.47007692	0.93127835
18	S	0.4619265	0.4619265	0.4619265	0.9151314
19	L	0.47228032	0.47228032	0.47228032	0.93564355
20	I	0.4746364	0.4746364	0.4746364	0.94031125
21	S	0.45618388	0.45618388	0.45618388	0.9037546
22	L	0.44923252	0.44923252	0.44923252	0.8899831
23	C	0.47072434	0.47072434	0.47072434	0.932561
24	L	0.4538519	0.4538519	0.4538519	0.8991347
25	F	0.4558552	0.4558552	0.4558552	0.9031034
26	L	0.43996933	0.43996933	0.43996933	0.8716316
27	Y	0.4372271	0.4372271	0.4372271	0.86619896
28	R	0.4161052	0.4161052	0.4161052	0.824354
29	P	0.4070005	0.4070005	0.4070005	0.8063165
30	S	0.4032467	0.4032467	0.4032467	0.79887974
31	K	0.41364408	0.41364408	0.41364408	0.81947815
32	V	0.41068444	0.41068444	0.41068444	0.8136148
33	V	0.41752222	0.41752222	0.41752222	0.82716125
34	H	0.44695783	0.44695783	0.44695783	0.8854767
35	A	0.3952285	0.3952285	0.3952285	0.78299475
36	R	0.3937576	0.3937576	0.3937576	0.78008074
37	E	0.33357847	0.33357847	0.33357847	0.6608587
38	P	0.33519286	0.33519286	0.33519286	0.66405696
39	P	0.314441	0.314441	0.314441	0.6229451
40	T	0.26748082	0.26748082	0.26748082	0.52991134
41	V	0.22034286	0.22034286	0.22034286	0.43652543
42	A	0.25024992	0.25024992	0.25024992	0.4957749
43	G	0.16885708	0.16885708	0.16885708	0.334526
44	A	0.049820878	0.049820878	0.049820878	0.09870109
45	W	-0.023736456	0.023736456	0.023736456	0.047024745
46	P	0.07494517	0.07494517	0.07494517	0.1484753
47	I	0.01904719	0.01904719	0.01904719	0.03773475
48	L	-0.062184446	0.062184446	0.062184446	0.12319479
49	G	0.1141447	0.1141447	0.1141447	0.22613424
50	H	-0.012094732	0.012094732	0.012094732	0.023961104
51	L	0.09619137	0.09619137	0.09619137	0.19056655
52	P	0.05990635	0.05990635	0.05990635	0.11868161
53	L	0.18864314	0.18864314	0.18864314	0.37372452
54	L	0.25803435	0.25803435	0.25803435	0.5111968
55	S	0.2607314	0.2607314	0.2607314	0.51653993
56	S	0.38570678	0.38570678	0.38570678	0.76413107
57	T	0.37664267	0.37664267	0.37664267	0.746174
58	Q	0.3598521	0.3598521	0.3598521	0.7129099
59	T	0.26309556	0.26309556	0.26309556	0.5212236
60	L	0.24182978	0.24182978	0.24182978	0.4790936
61	H	0.10318428	0.10318428	0.10318428	0.20442036
62	K	0.29030183	0.29030183	0.29030183	0.5751225
63	T	0.32315868	0.32315868	0.32315868	0.6402158
64	L	0.23961662	0.23961662	0.23961662	0.47470906
65	G	0.25904024	0.25904024	0.25904024	0.51318955
66	A	0.3322674	0.3322674	0.3322674	0.6582613
67	I	0.2917212	0.2917212	0.2917212	0.57793444
68	A	0.07972282	0.07972282	0.07972282	0.1579404
69	D	0.31428882	0.31428882	0.31428882	0.6226436
70	K	0.3333826	0.3333826	0.3333826	0.66047066
71	Y	0.26931933	0.26931933	0.26931933	0.53355366
72	G	0.1458256	0.1458256	0.1458256	0.28889787
73	P	0.21610823	0.21610823	0.21610823	0.42813614
74	L	0.008457134	0.008457134	0.008457134	0.016754588
75	F	0.0048411237	0.0048411237	0.0048411237	0.009590843
76	T	0.117067814	0.117067814	0.117067814	0.23192528
77	I	0.12166379	0.12166379	0.12166379	0.24103045
78	K	0.2361339	0.2361339	0.2361339	0.46780938
79	L	0.0746357	0.0746357	0.0746357	0.14786221
80	G	0.08915238	0.08915238	0.08915238	0.17662148
81	T	0.032145347	0.032145347	0.032145347	0.06368376
82	T	0.092264205	0.092264205	0.092264205	0.18278638
83	N	0.2391726	0.2391726	0.2391726	0.4738294
84	V	0.087579586	0.087579586	0.087579586	0.17350559
85	L	0.022494895	0.022494895	0.022494895	0.044565067
86	V	-0.036831547	0.036831547	0.036831547	0.07296768
87	L	-0.05574225	0.05574225	0.05574225	0.110432036
88	S	-0.04456922	0.04456922	0.04456922	0.088296935
89	N	0.102112785	0.102112785	0.102112785	0.20229758
90	N	0.07499469	0.07499469	0.07499469	0.14857341
91	E	0.26570472	0.26570472	0.26570472	0.5263927
92	M	0.17135333	0.17135333	0.17135333	0.33947134
93	A	0.032809492	0.032809492	0.032809492	0.06499951
94	K	0.13500011	0.13500011	0.13500011	0.2674513
95	E	0.19094677	0.19094677	0.19094677	0.3782883
96	C	-0.026092205	0.026092205	0.026092205	0.051691767
97	F	-0.013062835	0.013062835	0.013062835	0.025879031
98	T	-0.09633156	0.09633156	0.09633156	0.1908443
99	K	0.00069774565	0.00069774565	0.00069774565	0.0013823173
100	N	-0.06930291	0.06930291	0.06930291	0.13729732
101	D	-0.04620827	0.04620827	0.04620827	0.091544084
102	K	-0.005281062	0.005281062	0.005281062	0.010462413
103	V	-0.08434649	0.08434649	0.08434649	0.16710044
104	V	-0.08341189	0.08341189	0.08341189	0.16524889
105	S	-0.1573796	0.1573796	0.1573796	0.31178772
106	S	-0.08856979	0.08856979	0.08856979	0.1754673
107	R	0.050879996	0.050879996	0.050879996	0.10079933
108	P	0.0830926	0.0830926	0.0830926	0.16461633
109	S	0.22652717	0.22652717	0.22652717	0.4487773
110	N	0.18860964	0.18860964	0.18860964	0.37365818
111	L	0.17599595	0.17599595	0.17599595	0.34866893
112	I	0.17058864	0.17058864	0.17058864	0.33795643
113	A	0.18503541	0.18503541	0.18503541	0.36657718
114	I	0.25329039	0.25329039	0.25329039	0.5017984
115	E	0.21709004	0.21709004	0.21709004	0.43008122
116	T	0.22983904	0.22983904	0.22983904	0.4553385
117	M	0.23874338	0.23874338	0.23874338	0.47297907
118	T	0.15892221	0.15892221	0.15892221	0.31484383
119	Y	0.16873324	0.16873324	0.16873324	0.33428064
120	N	0.14619865	0.14619865	0.14619865	0.28963694
121	Q	0.15299837	0.15299837	0.15299837	0.303108
122	A	0.03149603	0.03149603	0.03149603	0.062397387
123	M	-0.038443543	0.038443543	0.038443543	0.076161236
124	F	0.014526231	0.014526231	0.014526231	0.028778194
125	G	-0.08417827	0.08417827	0.08417827	0.16676718
126	F	-0.015686022	0.015686022	0.015686022	0.031075878
127	A	-0.047753446	0.047753446	0.047753446	0.09460526
128	P	0.052683752	0.052683752	0.052683752	0.104372784
129	Y	0.012410368	0.012410368	0.012410368	0.024586417
130	G	0.042057704	0.042057704	0.042057704	0.08332132
131	S	0.14705193	0.14705193	0.14705193	0.2913274
132	Y	0.052954007	0.052954007	0.052954007	0.10490819
133	W	-0.030404372	0.030404372	0.030404372	0.06023468
134	R	0.010488246	0.010488246	0.010488246	0.020778464
135	E	0.10609805	0.10609805	0.10609805	0.21019287
136	L	-0.02001008	0.02001008	0.02001008	0.039642353
137	R	-0.050077233	0.050077233	0.050077233	0.099208966
138	K	0.031602096	0.031602096	0.031602096	0.06260751
139	I	-0.044398263	0.044398263	0.044398263	0.08795825
140	A	-0.055751946	0.055751946	0.055751946	0.110451244
141	T	0.0063933064	0.0063933064	0.0063933064	0.012665901
142	L	0.059188884	0.059188884	0.059188884	0.117260225
143	E	0.033136435	0.033136435	0.033136435	0.06564722
144	I	-0.062156238	0.062156238	0.062156238	0.12313891
145	L	-0.07123114	0.07123114	0.07123114	0.14111738
146	S	0.0036759502	0.0036759502	0.0036759502	0.007282495
147	N	0.11040705	0.11040705	0.11040705	0.21872951
148	R	0.10292567	0.10292567	0.10292567	0.20390801
149	R	0.01727874	0.01727874	0.01727874	0.03423124
150	V	0.04357891	0.04357891	0.04357891	0.08633501
151	E	0.2555578	0.2555578	0.2555578	0.50629044
152	L	0.18485175	0.18485175	0.18485175	0.36621332
153	L	0.042613953	0.042613953	0.042613953	0.08442332
154	S	0.24343592	0.24343592	0.24343592	0.48227555
155	H	0.2476197	0.2476197	0.2476197	0.4905641
156	V	0.09594558	0.09594558	0.09594558	0.19007963
157	R	0.029888365	0.029888365	0.029888365	0.059212413
158	V	0.23866132	0.23866132	0.23866132	0.4728165
159	S	0.25030482	0.25030482	0.25030482	0.49588364
160	E	0.1152096	0.1152096	0.1152096	0.22824395
161	V	0.18943882	0.18943882	0.18943882	0.37530085
162	Q	0.35314426	0.35314426	0.35314426	0.69962084
163	T	0.28932425	0.28932425	0.28932425	0.5731858
164	S	0.13260521	0.13260521	0.13260521	0.26270673
165	V	0.29030505	0.29030505	0.29030505	0.57512885
166	K	0.36471573	0.36471573	0.36471573	0.72254527
167	E	0.37836048	0.37836048	0.37836048	0.74957716
168	L	0.28125522	0.28125522	0.28125522	0.5572001
169	F	0.38102534	0.38102534	0.38102534	0.7548566
170	N	0.4010044	0.4010044	0.4010044	0.79443747
171	V	0.38826418	0.38826418	0.38826418	0.7691976
172	W	0.38124895	0.38124895	0.38124895	0.75529957
173	C	0.36701277	0.36701277	0.36701277	0.727096
174	S	0.41240638	0.41240638	0.41240638	0.81702614
175	K	0.43899706	0.43899706	0.43899706	0.86970544
176	K	0.36401126	0.36401126	0.36401126	0.7211496
177	E	0.36088648	0.36088648	0.36088648	0.7149591
178	C	0.41621086	0.41621086	0.41621086	0.82456326
179	N	0.39422938	0.39422938	0.39422938	0.78101534
180	N	0.40694594	0.40694594	0.40694594	0.8062084
181	F	0.40287885	0.40287885	0.40287885	0.79815096
182	V	0.35274747	0.35274747	0.35274747	0.6988348
183	L	0.37176225	0.37176225	0.37176225	0.73650527
184	V	0.24860367	0.24860367	0.24860367	0.49251348
185	E	0.28736815	0.28736815	0.28736815	0.56931055
186	L	0.25435463	0.25435463	0.25435463	0.5039068
187	K	0.31299838	0.31299838	0.31299838	0.6200871
188	Q	0.41106704	0.41106704	0.41106704	0.8143728
189	W	0.24030004	0.24030004	0.24030004	0.476063
190	F	0.15899974	0.15899974	0.15899974	0.31499743
191	A	0.28369585	0.28369585	0.28369585	0.56203526
192	Q	0.34364453	0.34364453	0.34364453	0.68080074
193	L	0.1980125	0.1980125	0.1980125	0.39228636
194	A	0.10630582	0.10630582	0.10630582	0.21060449
195	L	0.25479332	0.25479332	0.25479332	0.5047759
196	N	0.31669393	0.31669393	0.31669393	0.6274084
197	M	0.18020658	0.18020658	0.18020658	0.3570107
198	V	0.019956643	0.019956643	0.019956643	0.039536487
199	L	0.24117203	0.24117203	0.24117203	0.4777905
200	R	0.24613087	0.24613087	0.24613087	0.48761457
201	M	0.082766384	0.082766384	0.082766384	0.16397007
202	V	0.15062572	0.15062572	0.15062572	0.2984075
203	V	0.10553942	0.10553942	0.10553942	0.20908616
204	G	0.21271116	0.21271116	0.21271116	0.42140612
205	K	0.33081985	0.33081985	0.33081985	0.65539354
206	K	0.2626516	0.2626516	0.2626516	0.5203441
207	Y	0.3383241	0.3383241	0.3383241	0.6702603
208	F	0.37098572	0.37098572	0.37098572	0.7349669
209	G	0.39130935	0.39130935	0.39130935	0.7752304
210	A	0.40006086	0.40006086	0.40006086	0.7925682
211	V	0.43011504	0.43011504	0.43011504	0.85210913
212	D	0.4463116	0.4463116	0.4463116	0.8841964
213	V	0.4085078	0.4085078	0.4085078	0.80930257
214	V	0.40160847	0.40160847	0.40160847	0.7956342
215	E	0.4002331	0.4002331	0.4002331	0.79290944
216	E	0.38831684	0.38831684	0.38831684	0.7693019
217	K	0.41498345	0.41498345	0.41498345	0.82213163
218	E	0.39015186	0.39015186	0.39015186	0.7729373
219	S	0.3807944	0.3807944	0.3807944	0.75439906
220	R	0.38163745	0.38163745	0.38163745	0.75606924
221	R	0.3612572	0.3612572	0.3612572	0.71569353
222	C	0.39926153	0.39926153	0.39926153	0.79098463
223	L	0.36964324	0.36964324	0.36964324	0.73230726
224	L	0.3735338	0.3735338	0.3735338	0.7400149
225	K	0.40720844	0.40720844	0.40720844	0.8067284
226	M	0.4119122	0.4119122	0.4119122	0.81604713
227	M	0.38758257	0.38758257	0.38758257	0.76784724
228	N	0.40285957	0.40285957	0.40285957	0.7981128
229	T	0.39369056	0.39369056	0.39369056	0.7799479
230	N	0.44795462	0.44795462	0.44795462	0.88745147
231	K	0.41481704	0.41481704	0.41481704	0.82180196
232	K	0.41223195	0.41223195	0.41223195	0.8166806
233	Q	0.4312355	0.4312355	0.4312355	0.8543289
234	K	0.42629	0.42629	0.42629	0.8445313
235	A	0.4198514	0.4198514	0.4198514	0.8317756
236	E	0.4443092	0.4443092	0.4443092	0.8802295
237	S	0.4798689	0.4798689	0.4798689	0.9506774
238	R	0.48028725	0.48028725	0.48028725	0.95150626
239	T	0.45733222	0.45733222	0.45733222	0.9060296
240	K	0.4727533	0.4727533	0.4727533	0.93658054
241	C	0.5047652	0.5047652	0.5047652	1.0
242	L	0.4226381	0.4226381	0.4226381	0.83729637
243	K	0.46565807	0.46565807	0.46565807	0.9225241
244	A	0.41452822	0.41452822	0.41452822	0.82122976
245	L	0.44208875	0.44208875	0.44208875	0.8758305
246	R	0.41364083	0.41364083	0.41364083	0.8194717
247	E	0.42596194	0.42596194	0.42596194	0.8438813
248	F	0.45328945	0.45328945	0.45328945	0.8980204
249	M	0.42043003	0.42043003	0.42043003	0.832922
250	R	0.37355483	0.37355483	0.37355483	0.7400566
251	L	0.3923386	0.3923386	0.3923386	0.7772695
252	M	0.3464186	0.3464186	0.3464186	0.68629646
253	G	0.28949577	0.28949577	0.28949577	0.5735256
254	V	0.30378023	0.30378023	0.30378023	0.6018248
255	F	0.27530628	0.27530628	0.27530628	0.5454145
256	T	0.24326098	0.24326098	0.24326098	0.48192897
257	V	0.23682268	0.23682268	0.23682268	0.46917394
258	A	0.15822978	0.15822978	0.15822978	0.31347203
259	D	0.19860795	0.19860795	0.19860795	0.393466
260	A	0.18080539	0.18080539	0.18080539	0.358197
261	V	0.1325934	0.1325934	0.1325934	0.2626833
262	P	0.1814722	0.1814722	0.1814722	0.35951802
263	F	0.17601556	0.17601556	0.17601556	0.34870777
264	L	0.11252378	0.11252378	0.11252378	0.22292301
265	R	0.21396647	0.21396647	0.21396647	0.42389306
266	W	0.23185422	0.23185422	0.23185422	0.45933083
267	F	0.18980351	0.18980351	0.18980351	0.37602335
268	D	0.18778804	0.18778804	0.18778804	0.37203047
269	F	0.25526363	0.25526363	0.25526363	0.5057076
270	G	0.14048849	0.14048849	0.14048849	0.27832443
271	G	0.23576367	0.23576367	0.23576367	0.4670759
272	Y	0.31419146	0.31419146	0.31419146	0.6224507
273	E	0.31761542	0.31761542	0.31761542	0.62923396
274	K	0.374538	0.374538	0.374538	0.7420044
275	A	0.3722053	0.3722053	0.3722053	0.737383
276	M	0.17774545	0.17774545	0.17774545	0.35213488
277	K	0.4103128	0.4103128	0.4103128	0.81287855
278	E	0.41858545	0.41858545	0.41858545	0.8292676
279	T	0.3416425	0.3416425	0.3416425	0.67683446
280	A	0.2945298	0.2945298	0.2945298	0.5834986
281	K	0.41962424	0.41962424	0.41962424	0.8313256
282	E	0.42551374	0.42551374	0.42551374	0.8429934
283	L	0.29131016	0.29131016	0.29131016	0.5771201
284	D	0.3161659	0.3161659	0.3161659	0.62636226
285	E	0.4244171	0.4244171	0.4244171	0.84082085
286	I	0.3794631	0.3794631	0.3794631	0.7517616
287	L	0.264738	0.264738	0.264738	0.5244775
288	G	0.42407414	0.42407414	0.42407414	0.84014136
289	E	0.41658583	0.41658583	0.41658583	0.8253061
290	W	0.27535754	0.27535754	0.27535754	0.5455161
291	L	0.35274398	0.35274398	0.35274398	0.69882786
292	K	0.46422395	0.46422395	0.46422395	0.9196829
293	E	0.40969238	0.40969238	0.40969238	0.8116494
294	H	0.25721547	0.25721547	0.25721547	0.5095745
295	R	0.3866249	0.3866249	0.3866249	0.76594996
296	L	0.4397215	0.4397215	0.4397215	0.87114066
297	N	0.42912772	0.42912772	0.42912772	0.85015315
298	R	0.36898404	0.36898404	0.36898404	0.7310013
299	E	0.4054456	0.4054456	0.4054456	0.803236
300	L	0.4026036	0.4026036	0.4026036	0.7976057
301	G	0.42726642	0.42726642	0.42726642	0.84646565
302	E	0.38304085	0.38304085	0.38304085	0.75884956
303	K	0.4282307	0.4282307	0.4282307	0.84837604
304	V	0.430542	0.430542	0.430542	0.852955
305	E	0.44811165	0.44811165	0.44811165	0.88776255
306	S	0.45685938	0.45685938	0.45685938	0.90509284
307	D	0.4069896	0.4069896	0.4069896	0.80629486
308	K	0.39593935	0.39593935	0.39593935	0.784403
309	D	0.22262417	0.22262417	0.22262417	0.441045
310	F	0.16199416	0.16199416	0.16199416	0.32092974
311	I	0.10235457	0.10235457	0.10235457	0.2027766
312	D	0.2525602	0.2525602	0.2525602	0.50035185
313	V	0.31373775	0.31373775	0.31373775	0.6215519
314	M	0.23233053	0.23233053	0.23233053	0.46027446
315	I	0.35425842	0.35425842	0.35425842	0.7018281
316	S	0.41566265	0.41566265	0.41566265	0.8234772
317	V	0.46437293	0.46437293	0.46437293	0.9199781
318	L	0.41938958	0.41938958	0.41938958	0.8308607
319	D	0.43432564	0.43432564	0.43432564	0.8604508
320	G	0.46062052	0.46062052	0.46062052	0.91254413
321	A	0.47489372	0.47489372	0.47489372	0.940821
322	T	0.4533791	0.4533791	0.4533791	0.898198
323	I	0.47140706	0.47140706	0.47140706	0.9339135
324	D	0.45688114	0.45688114	0.45688114	0.9051359
325	G	0.42044145	0.42044145	0.42044145	0.8329446
326	F	0.4586004	0.4586004	0.4586004	0.90854204
327	D	0.4401482	0.4401482	0.4401482	0.87198603
328	A	0.43435273	0.43435273	0.43435273	0.86050445
329	D	0.41449335	0.41449335	0.41449335	0.8211607
330	T	0.41764036	0.41764036	0.41764036	0.82739526
331	I	0.39768198	0.39768198	0.39768198	0.7878554
332	I	0.37140176	0.37140176	0.37140176	0.7357911
333	K	0.21836646	0.21836646	0.21836646	0.43260998
334	A	0.27204674	0.27204674	0.27204674	0.538957
335	T	0.31063443	0.31063443	0.31063443	0.61540383
336	I	0.20475157	0.20475157	0.20475157	0.40563723
337	L	0.24331579	0.24331579	0.24331579	0.48203754
338	G	0.15794529	0.15794529	0.15794529	0.31290844
339	L	0.23447534	0.23447534	0.23447534	0.46452358
340	I	0.11167322	0.11167322	0.11167322	0.22123796
341	L	0.15709083	0.15709083	0.15709083	0.31121564
342	G	0.10928368	0.10928368	0.10928368	0.21650398
343	G	0.25679535	0.25679535	0.25679535	0.50874215
344	T	0.113333985	0.113333985	0.113333985	0.22452812
345	D	0.14247929	0.14247929	0.14247929	0.28226843
346	T	0.085829556	0.085829556	0.085829556	0.17003857
347	S	0.03673773	0.03673773	0.03673773	0.072781816
348	T	0.14025567	0.14025567	0.14025567	0.2778632
349	V	0.10740317	0.10740317	0.10740317	0.21277846
350	T	0.12024877	0.12024877	0.12024877	0.23822714
351	L	0.21690527	0.21690527	0.21690527	0.42971516
352	T	0.25549233	0.25549233	0.25549233	0.50616074
353	W	0.18274535	0.18274535	0.18274535	0.3620403
354	A	0.12984458	0.12984458	0.12984458	0.25723758
355	I	0.15852013	0.15852013	0.15852013	0.31404725
356	C	0.13342386	0.13342386	0.13342386	0.26432857
357	L	0.10022434	0.10022434	0.10022434	0.19855635
358	L	0.21664327	0.21664327	0.21664327	0.42919612
359	L	0.22035746	0.22035746	0.22035746	0.43655437
360	S	0.34944215	0.34944215	0.34944215	0.69228655
361	N	0.33299446	0.33299446	0.33299446	0.6597017
362	P	0.39449453	0.39449453	0.39449453	0.78154063
363	H	0.40553787	0.40553787	0.40553787	0.8034188
364	T	0.31243187	0.31243187	0.31243187	0.61896473
365	L	0.30409303	0.30409303	0.30409303	0.6024445
366	Q	0.4522068	0.4522068	0.4522068	0.8958755
367	R	0.43429065	0.43429065	0.43429065	0.8603815
368	A	0.2544217	0.2544217	0.2544217	0.5040397
369	K	0.37709373	0.37709373	0.37709373	0.7470676
370	E	0.46231097	0.46231097	0.46231097	0.9158931
371	E	0.33143118	0.33143118	0.33143118	0.65660465
372	L	0.18199407	0.18199407	0.18199407	0.36055192
373	D	0.36710894	0.36710894	0.36710894	0.7272865
374	T	0.43405986	0.43405986	0.43405986	0.85992426
375	Q	0.38701734	0.38701734	0.38701734	0.76672745
376	I	0.20550415	0.20550415	0.20550415	0.40712819
377	G	0.3031886	0.3031886	0.3031886	0.6006527
378	K	0.34570655	0.34570655	0.34570655	0.68488586
379	E	0.2627432	0.2627432	0.2627432	0.5205256
380	R	0.31571645	0.31571645	0.31571645	0.6254719
381	F	0.33577234	0.33577234	0.33577234	0.665205
382	I	0.22300345	0.22300345	0.22300345	0.4417964
383	N	0.28957024	0.28957024	0.28957024	0.5736731
384	E	0.1873134	0.1873134	0.1873134	0.37109014
385	S	0.32177952	0.32177952	0.32177952	0.63748354
386	D	0.2728686	0.2728686	0.2728686	0.5405852
387	I	0.28879285	0.28879285	0.28879285	0.572133
388	N	0.34203523	0.34203523	0.34203523	0.67761254
389	K	0.35786644	0.35786644	0.35786644	0.70897603
390	L	0.15300363	0.15300363	0.15300363	0.3031184
391	V	0.23175663	0.23175663	0.23175663	0.45913747
392	Y	0.21259822	0.21259822	0.21259822	0.4211824
393	L	0.09076091	0.09076091	0.09076091	0.17980817
394	Q	0.11916747	0.11916747	0.11916747	0.23608495
395	A	0.106145486	0.106145486	0.106145486	0.21028686
396	I	0.06625772	0.06625772	0.06625772	0.13126443
397	V	0.124355204	0.124355204	0.124355204	0.24636246
398	K	0.081540026	0.081540026	0.081540026	0.16154051
399	E	0.031905994	0.031905994	0.031905994	0.06320957
400	T	0.012852621	0.012852621	0.012852621	0.025462573
401	L	-0.039483827	0.039483827	0.039483827	0.07822216
402	R	0.12819153	0.12819153	0.12819153	0.2539627
403	L	0.042348273	0.042348273	0.042348273	0.08389697
404	Y	0.080133565	0.080133565	0.080133565	0.15875414
405	P	0.104195066	0.104195066	0.104195066	0.20642284
406	A	0.015614429	0.015614429	0.015614429	0.030934043
407	G	0.09141289	0.09141289	0.09141289	0.18109982
408	P	0.13939635	0.13939635	0.13939635	0.27616078
409	L	0.10293664	0.10293664	0.10293664	0.20392974
410	S	0.12640081	0.12640081	0.12640081	0.25041506
411	A	0.060567394	0.060567394	0.060567394	0.11999122
412	P	0.07413635	0.07413635	0.07413635	0.14687294
413	R	0.06579432	0.06579432	0.06579432	0.13034639
414	E	0.20013005	0.20013005	0.20013005	0.39648145
415	F	0.0840064	0.0840064	0.0840064	0.16642667
416	T	0.1907198	0.1907198	0.1907198	0.37783864
417	E	0.24668172	0.24668172	0.24668172	0.48870587
418	D	0.33646238	0.33646238	0.33646238	0.66657203
419	C	0.2151771	0.2151771	0.2151771	0.42629147
420	T	0.32747275	0.32747275	0.32747275	0.6487625
421	L	0.24183805	0.24183805	0.24183805	0.47910997
422	G	0.18903835	0.18903835	0.18903835	0.3745075
423	G	0.30039254	0.30039254	0.30039254	0.5951134
424	Y	0.29384288	0.29384288	0.29384288	0.58213776
425	H	0.29117116	0.29117116	0.29117116	0.57684475
426	I	0.20163418	0.20163418	0.20163418	0.39946133
427	R	0.22854106	0.22854106	0.22854106	0.45276707
428	K	0.19534712	0.19534712	0.19534712	0.3870059
429	G	0.214757	0.214757	0.214757	0.42545918
430	T	0.07805622	0.07805622	0.07805622	0.15463868
431	R	0.21195967	0.21195967	0.21195967	0.41991735
432	L	0.18262112	0.18262112	0.18262112	0.3617942
433	I	0.17541917	0.17541917	0.17541917	0.34752625
434	T	0.08051812	0.08051812	0.08051812	0.15951598
435	N	-0.0034858347	0.0034858347	0.0034858347	0.0069058537
436	L	0.028883252	0.028883252	0.028883252	0.057221163
437	W	0.13699275	0.13699275	0.13699275	0.27139896
438	K	0.10064859	0.10064859	0.10064859	0.19939685
439	I	0.15882577	0.15882577	0.15882577	0.31465277
440	Q	0.06509715	0.06509715	0.06509715	0.12896521
441	T	0.28241292	0.28241292	0.28241292	0.5594936
442	D	0.25404537	0.25404537	0.25404537	0.5032941
443	P	0.28028804	0.28028804	0.28028804	0.55528396
444	S	0.34047997	0.34047997	0.34047997	0.67453134
445	I	0.27027997	0.27027997	0.27027997	0.53545684
446	W	0.19652453	0.19652453	0.19652453	0.3893385
447	S	0.3370789	0.3370789	0.3370789	0.66779345
448	D	0.30723214	0.30723214	0.30723214	0.60866344
449	S	0.1828393	0.1828393	0.1828393	0.36222643
450	L	0.29835162	0.29835162	0.29835162	0.59107006
451	E	0.30760458	0.30760458	0.30760458	0.6094013
452	F	0.14115202	0.14115202	0.14115202	0.27963898
453	K	0.3287494	0.3287494	0.3287494	0.65129167
454	P	0.10920905	0.10920905	0.10920905	0.21635614
455	E	0.26396593	0.26396593	0.26396593	0.52294797
456	R	0.19425964	0.19425964	0.19425964	0.3848515
457	F	0.11979288	0.11979288	0.11979288	0.23732395
458	L	0.31222796	0.31222796	0.31222796	0.6185608
459	T	0.39669013	0.39669013	0.39669013	0.7858904
460	T	0.41839477	0.41839477	0.41839477	0.82888985
461	H	0.44430682	0.44430682	0.44430682	0.8802247
462	K	0.46320507	0.46320507	0.46320507	0.9176644
463	E	0.4229552	0.4229552	0.4229552	0.8379246
464	V	0.37642896	0.37642896	0.37642896	0.7457506
465	D	0.31739417	0.31739417	0.31739417	0.6287956
466	V	0.2922168	0.2922168	0.2922168	0.5789163
467	R	0.26836288	0.26836288	0.26836288	0.5316588
468	G	0.31301028	0.31301028	0.31301028	0.62011063
469	N	0.3319955	0.3319955	0.3319955	0.6577226
470	H	0.315328	0.315328	0.315328	0.62470233
471	F	0.28132722	0.28132722	0.28132722	0.5573427
472	E	0.21356668	0.21356668	0.21356668	0.423101
473	L	0.15368456	0.15368456	0.15368456	0.3044674
474	L	0.12345984	0.12345984	0.12345984	0.24458864
475	P	0.08976309	0.08976309	0.08976309	0.17783137
476	F	0.0719325	0.0719325	0.0719325	0.14250685
477	G	0.04918001	0.04918001	0.04918001	0.09743145
478	S	0.005107759	0.005107759	0.005107759	0.010119079
479	G	0.03908462	0.03908462	0.03908462	0.07743129
480	R	0.010227311	0.010227311	0.010227311	0.020261522
481	R	-0.00083635765	0.00083635765	0.00083635765	0.0016569241
482	V	-0.06985279	0.06985279	0.06985279	0.1383867
483	C	0.072265536	0.072265536	0.072265536	0.14316663
484	P	-0.02449916	0.02449916	0.02449916	0.048535753
485	G	0.118006624	0.118006624	0.118006624	0.23378518
486	I	0.059018694	0.059018694	0.059018694	0.116923064
487	S	0.07042559	0.07042559	0.07042559	0.13952148
488	F	0.10285521	0.10285521	0.10285521	0.20376843
489	G	0.11376851	0.11376851	0.11376851	0.22538897
490	L	0.12452743	0.12452743	0.12452743	0.24670367
491	Q	0.13882579	0.13882579	0.13882579	0.27503043
492	M	0.04659353	0.04659353	0.04659353	0.09230733
493	V	0.0893986	0.0893986	0.0893986	0.17710927
494	H	0.12575999	0.12575999	0.12575999	0.24914552
495	L	0.22542244	0.22542244	0.22542244	0.4465887
496	T	0.19420841	0.19420841	0.19420841	0.38475
497	L	0.19169049	0.19169049	0.19169049	0.3797617
498	A	0.1471802	0.1471802	0.1471802	0.2915815
499	S	0.20800322	0.20800322	0.20800322	0.41207916
500	F	0.273887	0.273887	0.273887	0.5426028
501	L	0.17315316	0.17315316	0.17315316	0.34303704
502	H	0.14805023	0.14805023	0.14805023	0.29330516
503	S	0.24689788	0.24689788	0.24689788	0.4891341
504	F	0.255381	0.255381	0.255381	0.50594014
505	E	0.395265	0.395265	0.395265	0.78306705
506	I	0.2527406	0.2527406	0.2527406	0.50070924
507	L	0.4391217	0.4391217	0.4391217	0.8699524
508	N	0.38568455	0.38568455	0.38568455	0.764087
509	A	0.36886546	0.36886546	0.36886546	0.7307664
510	S	0.4426326	0.4426326	0.4426326	0.8769079
511	D	0.42719877	0.42719877	0.42719877	0.84633166
512	D	0.3907983	0.3907983	0.3907983	0.77421796
513	P	0.3915923	0.3915923	0.3915923	0.775791
514	I	0.3475895	0.3475895	0.3475895	0.68861616
515	D	0.31184074	0.31184074	0.31184074	0.6177937
516	M	0.23029889	0.23029889	0.23029889	0.45624954
517	T	0.29076743	0.29076743	0.29076743	0.5760449
518	E	0.20641792	0.20641792	0.20641792	0.40893847
519	T	0.30518052	0.30518052	0.30518052	0.60459894
520	L	0.27752915	0.27752915	0.27752915	0.5498183
521	G	0.13520859	0.13520859	0.13520859	0.26786432
522	L	0.20670249	0.20670249	0.20670249	0.40950224
523	S	0.11177699	0.11177699	0.11177699	0.22144353
524	N	0.2235054	0.2235054	0.2235054	0.4427908
525	T	0.20633838	0.20633838	0.20633838	0.4087809
526	K	0.14122446	0.14122446	0.14122446	0.27978247
527	A	0.18473858	0.18473858	0.18473858	0.36598912
528	T	0.19879703	0.19879703	0.19879703	0.3938406
529	P	0.29972893	0.29972893	0.29972893	0.5937987
530	L	0.24368232	0.24368232	0.24368232	0.4827637
531	E	0.37222123	0.37222123	0.37222123	0.7374146
532	V	0.2413624	0.2413624	0.2413624	0.47816765
533	L	0.39600495	0.39600495	0.39600495	0.78453296
534	I	0.35204068	0.35204068	0.35204068	0.6974345
535	K	0.4233469	0.4233469	0.4233469	0.83870065
536	P	0.32264784	0.32264784	0.32264784	0.6392038
537	C	0.3562684	0.3562684	0.3562684	0.7058101
538	L	0.33581108	0.33581108	0.33581108	0.6652817
539	S	0.36930457	0.36930457	0.36930457	0.73163635
540	P	0.43997934	0.43997934	0.43997934	0.8716515
541	H	0.4265295	0.4265295	0.4265295	0.84500575
542	C	0.39164197	0.39164197	0.39164197	0.7758894
543	Y	0.40458763	0.40458763	0.40458763	0.80153626
544	E	0.38681012	0.38681012	0.38681012	0.76631695
545	T	0.42526603	0.42526603	0.42526603	0.84250265
546	M	0.4228586	0.4228586	0.4228586	0.8377332
