## Supplementary material for "The N-Terminus of *Sophora tonkinensis* Cytochrome P450s Evolves Neutrally yet Encodes Rich Functional Information: A Protein Language Model Analysis": Dataset S1: StonChr1BG038920.1_residue_importance.csv

position	amino_acid	cosine_similarity	abs_cosine	final_score	final_score_norm
1	M	0.5073472	0.5073472	0.5073472	0.94991785
2	A	0.45741132	0.45741132	0.45741132	0.8564217
3	I	0.50674003	0.50674003	0.50674003	0.948781
4	L	0.5188957	0.5188957	0.5188957	0.97154033
5	G	0.5168921	0.5168921	0.5168921	0.96778893
6	Y	0.5340959	0.5340959	0.5340959	1.0
7	V	0.5111986	0.5111986	0.5111986	0.9571289
8	A	0.5036988	0.5036988	0.5036988	0.94308686
9	I	0.4987676	0.4987676	0.4987676	0.93385404
10	L	0.499776	0.499776	0.499776	0.9357421
11	A	0.4770032	0.4770032	0.4770032	0.893104
12	S	0.48681292	0.48681292	0.48681292	0.911471
13	L	0.4861529	0.4861529	0.4861529	0.9102352
14	L	0.48739475	0.48739475	0.48739475	0.9125604
15	C	0.49563345	0.49563345	0.49563345	0.9279859
16	F	0.47430277	0.47430277	0.47430277	0.888048
17	L	0.48992896	0.48992896	0.48992896	0.91730523
18	Y	0.50064385	0.50064385	0.50064385	0.93736696
19	F	0.4836862	0.4836862	0.4836862	0.9056168
20	F	0.47796533	0.47796533	0.47796533	0.89490545
21	H	0.49097845	0.49097845	0.49097845	0.9192702
22	R	0.48283598	0.48283598	0.48283598	0.9040249
23	R	0.4853796	0.4853796	0.4853796	0.90878737
24	S	0.4848517	0.4848517	0.4848517	0.90779895
25	C	0.49571314	0.49571314	0.49571314	0.9281351
26	C	0.4949866	0.4949866	0.4949866	0.9267748
27	R	0.49852967	0.49852967	0.49852967	0.93340856
28	T	0.47892812	0.47892812	0.47892812	0.89670813
29	P	0.4921195	0.4921195	0.4921195	0.9214066
30	L	0.48795938	0.48795938	0.48795938	0.91361755
31	L	0.4307964	0.4307964	0.4307964	0.80659
32	I	0.408683	0.408683	0.408683	0.7651866
33	D	0.3695032	0.3695032	0.3695032	0.6918293
34	F	0.21900639	0.21900639	0.21900639	0.4100507
35	P	0.30485022	0.30485022	0.30485022	0.5707781
36	I	0.21705489	0.21705489	0.21705489	0.40639687
37	L	0.23754223	0.23754223	0.23754223	0.44475576
38	G	0.2704296	0.2704296	0.2704296	0.50633156
39	M	0.16867602	0.16867602	0.16867602	0.315816
40	L	0.22716103	0.22716103	0.22716103	0.42531884
41	P	0.30818725	0.30818725	0.30818725	0.57702607
42	Q	0.3796322	0.3796322	0.3796322	0.7107941
43	L	0.32999074	0.32999074	0.32999074	0.61784923
44	L	0.30892366	0.30892366	0.30892366	0.57840484
45	C	0.38145953	0.38145953	0.38145953	0.71421546
46	N	0.3303179	0.3303179	0.3303179	0.61846185
47	V	0.35508323	0.35508323	0.35508323	0.6648305
48	W	0.38420838	0.38420838	0.38420838	0.7193622
49	R	0.32986858	0.32986858	0.32986858	0.6176205
50	I	0.36039892	0.36039892	0.36039892	0.6747832
51	H	0.26052412	0.26052412	0.26052412	0.4877853
52	D	0.31591082	0.31591082	0.31591082	0.5914871
53	F	0.3762708	0.3762708	0.3762708	0.7045005
54	L	0.35532779	0.35532779	0.35532779	0.6652884
55	T	0.39693928	0.39693928	0.39693928	0.7431985
56	E	0.40881923	0.40881923	0.40881923	0.76544166
57	V	0.40506706	0.40506706	0.40506706	0.75841635
58	L	0.41714048	0.41714048	0.41714048	0.7810217
59	K	0.48031843	0.48031843	0.48031843	0.89931124
60	R	0.49379274	0.49379274	0.49379274	0.9245395
61	C	0.49211025	0.49211025	0.49211025	0.92138934
62	R	0.48313525	0.48313525	0.48313525	0.90458524
63	G	0.4367893	0.4367893	0.4367893	0.81781065
64	T	0.40677428	0.40677428	0.40677428	0.76161283
65	G	0.3698358	0.3698358	0.3698358	0.6924521
66	E	0.40659428	0.40659428	0.40659428	0.7612758
67	F	0.33341652	0.33341652	0.33341652	0.6242634
68	M	0.3957683	0.3957683	0.3957683	0.74100614
69	G	0.29848173	0.29848173	0.29848173	0.5588542
70	P	0.27616814	0.27616814	0.27616814	0.51707596
71	W	0.22313626	0.22313626	0.22313626	0.41778314
72	F	0.29984382	0.29984382	0.29984382	0.56140447
73	T	0.2993901	0.2993901	0.2993901	0.560555
74	K	0.40683398	0.40683398	0.40683398	0.7617246
75	M	0.32124996	0.32124996	0.32124996	0.6014837
76	N	0.4022425	0.4022425	0.4022425	0.7531279
77	F	0.2255911	0.2255911	0.2255911	0.4223794
78	M	0.12620859	0.12620859	0.12620859	0.23630324
79	V	0.15978578	0.15978578	0.15978578	0.29917058
80	T	-0.024051363	0.024051363	0.024051363	0.04503192
81	S	0.16568011	0.16568011	0.16568011	0.31020668
82	D	0.16861556	0.16861556	0.16861556	0.3157028
83	P	0.15254654	0.15254654	0.15254654	0.2856164
84	I	0.24396345	0.24396345	0.24396345	0.45677838
85	N	-0.01691908	0.01691908	0.01691908	0.031677984
86	V	0.098161094	0.098161094	0.098161094	0.18378927
87	H	0.09563147	0.09563147	0.09563147	0.17905301
88	Y	0.1320515	0.1320515	0.1320515	0.24724306
89	I	0.10064834	0.10064834	0.10064834	0.18844621
90	M	0.05181731	0.05181731	0.05181731	0.09701874
91	S	0.113019444	0.113019444	0.113019444	0.2116089
92	K	0.10440607	0.10440607	0.10440607	0.1954819
93	S	0.03974767	0.03974767	0.03974767	0.074420474
94	F	0.011566028	0.011566028	0.011566028	0.02165534
95	D	0.22750244	0.22750244	0.22750244	0.42595804
96	N	0.09365363	0.09365363	0.09365363	0.17534983
97	Y	0.08190391	0.08190391	0.08190391	0.15335058
98	I	0.16892	0.16892	0.16892	0.3162728
99	K	-0.014248337	0.014248337	0.014248337	0.026677487
100	G	0.047884006	0.047884006	0.047884006	0.08965433
101	P	0.21819052	0.21819052	0.21819052	0.40852314
102	E	0.16922271	0.16922271	0.16922271	0.31683958
103	F	0.071670555	0.071670555	0.071670555	0.13419043
104	R	0.20586447	0.20586447	0.20586447	0.3854448
105	E	0.28691962	0.28691962	0.28691962	0.53720623
106	I	0.14051598	0.14051598	0.14051598	0.2630913
107	F	0.15714462	0.15714462	0.15714462	0.29422548
108	Q	0.2590559	0.2590559	0.2590559	0.48503634
109	A	0.1775103	0.1775103	0.1775103	0.33235663
110	F	0.1046833	0.1046833	0.1046833	0.19600095
111	G	0.17619021	0.17619021	0.17619021	0.32988498
112	D	0.20677778	0.20677778	0.20677778	0.3871548
113	G	0.0015916337	0.0015916337	0.0015916337	0.0029800523
114	I	0.0068525253	0.0068525253	0.0068525253	0.012830141
115	F	-0.05202313	0.05202313	0.05202313	0.09740411
116	T	0.019407876	0.019407876	0.019407876	0.03633781
117	A	0.056692306	0.056692306	0.056692306	0.106146306
118	D	0.047990017	0.047990017	0.047990017	0.08985281
119	S	0.1468345	0.1468345	0.1468345	0.2749216
120	D	0.30001834	0.30001834	0.30001834	0.5617312
121	T	0.21403298	0.21403298	0.21403298	0.40073887
122	W	0.06786259	0.06786259	0.06786259	0.1270607
123	K	0.2892889	0.2892889	0.2892889	0.54164225
124	Y	0.31176132	0.31176132	0.31176132	0.5837179
125	N	0.11101231	0.11101231	0.11101231	0.2078509
126	R	0.09241681	0.09241681	0.09241681	0.17303412
127	S	0.28916514	0.28916514	0.28916514	0.54141057
128	L	0.22556311	0.22556311	0.22556311	0.42232698
129	F	0.20046452	0.20046452	0.20046452	0.37533432
130	H	0.15938058	0.15938058	0.15938058	0.29841194
131	S	0.32078737	0.32078737	0.32078737	0.6006176
132	L	0.22929423	0.22929423	0.22929423	0.42931286
133	F	0.13170323	0.13170323	0.13170323	0.24659099
134	K	0.30540895	0.30540895	0.30540895	0.5718242
135	H	0.26096293	0.26096293	0.26096293	0.4886069
136	R	0.3437744	0.3437744	0.3437744	0.64365673
137	S	0.37366623	0.37366623	0.37366623	0.6996239
138	F	0.1814137	0.1814137	0.1814137	0.33966503
139	E	0.341719	0.341719	0.341719	0.63980836
140	M	0.42718467	0.42718467	0.42718467	0.7998277
141	F	0.34211516	0.34211516	0.34211516	0.6405501
142	L	0.2022894	0.2022894	0.2022894	0.3787511
143	D	0.41562855	0.41562855	0.41562855	0.7781909
144	K	0.4346786	0.4346786	0.4346786	0.81385875
145	T	0.30780688	0.30780688	0.30780688	0.5763139
146	I	0.20769744	0.20769744	0.20769744	0.38887668
147	Q	0.45436278	0.45436278	0.45436278	0.85071385
148	K	0.43164146	0.43164146	0.43164146	0.8081722
149	K	0.20054367	0.20054367	0.20054367	0.37548253
150	V	0.2704765	0.2704765	0.2704765	0.50641936
151	K	0.42536268	0.42536268	0.42536268	0.79641634
152	G	0.33584705	0.33584705	0.33584705	0.62881416
153	S	0.2534556	0.2534556	0.2534556	0.47455075
154	L	0.21896574	0.21896574	0.21896574	0.40997458
155	L	0.33250597	0.33250597	0.33250597	0.6225586
156	P	0.30065912	0.30065912	0.30065912	0.562931
157	I	0.25839275	0.25839275	0.25839275	0.4837947
158	L	0.27245444	0.27245444	0.27245444	0.5101227
159	D	0.41990823	0.41990823	0.41990823	0.7862038
160	H	0.41155243	0.41155243	0.41155243	0.7705591
161	A	0.35622457	0.35622457	0.35622457	0.66696745
162	Q	0.3762858	0.3762858	0.3762858	0.7045285
163	Q	0.46697584	0.46697584	0.46697584	0.87432957
164	E	0.38829327	0.38829327	0.38829327	0.7270104
165	G	0.40966132	0.40966132	0.40966132	0.7670183
166	T	0.3820349	0.3820349	0.3820349	0.7152927
167	M	0.38218957	0.38218957	0.38218957	0.7155823
168	L	0.20410544	0.20410544	0.20410544	0.3821513
169	D	0.15326428	0.15326428	0.15326428	0.28696024
170	L	0.071779765	0.071779765	0.071779765	0.1343949
171	Q	0.065959126	0.065959126	0.065959126	0.123496786
172	D	0.19977792	0.19977792	0.19977792	0.3740488
173	V	0.14928916	0.14928916	0.14928916	0.27951753
174	F	0.057939485	0.057939485	0.057939485	0.10848143
175	N	0.19195303	0.19195303	0.19195303	0.35939807
176	R	0.12333918	0.12333918	0.12333918	0.23093079
177	F	0.05651936	0.05651936	0.05651936	0.105822496
178	T	0.050014384	0.050014384	0.050014384	0.093643084
179	F	0.1355559	0.1355559	0.1355559	0.25380442
180	D	0.1156716	0.1156716	0.1156716	0.2165746
181	N	0.11944471	0.11944471	0.11944471	0.22363909
182	I	0.015321756	0.015321756	0.015321756	0.028687276
183	C	0.12745164	0.12745164	0.12745164	0.23863064
184	S	0.20674424	0.20674424	0.20674424	0.387092
185	I	0.20137861	0.20137861	0.20137861	0.3770458
186	V	0.14060813	0.14060813	0.14060813	0.26326385
187	L	0.11365175	0.11365175	0.11365175	0.21279278
188	G	0.18031499	0.18031499	0.18031499	0.3376079
189	Y	0.2946369	0.2946369	0.2946369	0.5516555
190	D	0.19879365	0.19879365	0.19879365	0.3722059
191	P	0.27246597	0.27246597	0.27246597	0.5101443
192	N	0.31254205	0.31254205	0.31254205	0.5851797
193	C	0.27001593	0.27001593	0.27001593	0.505557
194	L	0.18355197	0.18355197	0.18355197	0.34366858
195	S	0.3016541	0.3016541	0.3016541	0.5647939
196	I	0.34475544	0.34475544	0.34475544	0.6454935
197	E	0.379046	0.379046	0.379046	0.70969653
198	F	0.30667073	0.30667073	0.30667073	0.5741866
199	P	0.36425173	0.36425173	0.36425173	0.6819969
200	E	0.4010093	0.4010093	0.4010093	0.7508189
201	V	0.31879085	0.31879085	0.31879085	0.5968794
202	A	0.34851095	0.34851095	0.34851095	0.65252507
203	C	0.29975188	0.29975188	0.29975188	0.5612323
204	E	0.27022278	0.27022278	0.27022278	0.5059443
205	K	0.40957797	0.40957797	0.40957797	0.7668622
206	A	0.26909554	0.26909554	0.26909554	0.5038338
207	F	0.1635798	0.1635798	0.1635798	0.30627424
208	N	0.37374717	0.37374717	0.37374717	0.6997754
209	E	0.35138646	0.35138646	0.35138646	0.6579089
210	A	0.22126812	0.22126812	0.22126812	0.4142854
211	E	0.21674617	0.21674617	0.21674617	0.40581882
212	E	0.29706743	0.29706743	0.29706743	0.55620617
213	S	0.2718747	0.2718747	0.2718747	0.50903726
214	I	0.12931247	0.12931247	0.12931247	0.24211471
215	F	0.14698537	0.14698537	0.14698537	0.2752041
216	Y	0.13780645	0.13780645	0.13780645	0.25801817
217	R	0.13117619	0.13117619	0.13117619	0.24560419
218	H	0.087473124	0.087473124	0.087473124	0.16377795
219	V	0.13816588	0.13816588	0.13816588	0.25869113
220	V	0.12210399	0.12210399	0.12210399	0.2286181
221	P	0.1797364	0.1797364	0.1797364	0.3365246
222	K	0.27973595	0.27973595	0.27973595	0.523756
223	S	0.25675032	0.25675032	0.25675032	0.4807195
224	V	0.1835553	0.1835553	0.1835553	0.3436748
225	W	0.14807399	0.14807399	0.14807399	0.27724233
226	K	0.3044422	0.3044422	0.3044422	0.5700141
227	L	0.25551826	0.25551826	0.25551826	0.47841272
228	Q	0.13768005	0.13768005	0.13768005	0.25778154
229	K	0.3319287	0.3319287	0.3319287	0.6214777
230	W	0.3398006	0.3398006	0.3398006	0.63621646
231	L	0.1875634	0.1875634	0.1875634	0.35117927
232	Q	0.17549552	0.17549552	0.17549552	0.32858428
233	I	0.1789154	0.1789154	0.1789154	0.3349874
234	G	0.20053081	0.20053081	0.20053081	0.37545845
235	P	0.25650713	0.25650713	0.25650713	0.4802642
236	E	0.20221494	0.20221494	0.20221494	0.37861168
237	K	0.33802128	0.33802128	0.33802128	0.63288504
238	K	0.3533524	0.3533524	0.3533524	0.6615898
239	M	0.26765072	0.26765072	0.26765072	0.5011286
240	T	0.40002578	0.40002578	0.40002578	0.7489775
241	E	0.41286367	0.41286367	0.41286367	0.7730141
242	A	0.2592189	0.2592189	0.2592189	0.48534152
243	C	0.27265608	0.27265608	0.27265608	0.51050025
244	K	0.39260045	0.39260045	0.39260045	0.7350748
245	I	0.3587594	0.3587594	0.3587594	0.6717135
246	F	0.2520023	0.2520023	0.2520023	0.47182968
247	D	0.2920005	0.2920005	0.2920005	0.54671925
248	Q	0.4289175	0.4289175	0.4289175	0.8030721
249	F	0.32498002	0.32498002	0.32498002	0.6084676
250	L	0.17112374	0.17112374	0.17112374	0.32039893
251	Y	0.37144297	0.37144297	0.37144297	0.6954612
252	A	0.41782892	0.41782892	0.41782892	0.78231066
253	C	0.3334089	0.3334089	0.3334089	0.62424916
254	I	0.30560014	0.30560014	0.30560014	0.5721822
255	A	0.42427322	0.42427322	0.42427322	0.7943765
256	S	0.44533822	0.44533822	0.44533822	0.833817
257	K	0.26936164	0.26936164	0.26936164	0.504332
258	R	0.39809272	0.39809272	0.39809272	0.74535817
259	E	0.4567165	0.4567165	0.4567165	0.85512084
260	E	0.43386143	0.43386143	0.43386143	0.81232876
261	L	0.40985605	0.40985605	0.40985605	0.7673829
262	S	0.457238	0.457238	0.457238	0.8560972
263	N	0.45031306	0.45031306	0.45031306	0.8431315
264	K	0.45655262	0.45655262	0.45655262	0.854814
265	Y	0.4407767	0.4407767	0.4407767	0.8252764
266	N	0.41291136	0.41291136	0.41291136	0.7731034
267	K	0.4310703	0.4310703	0.4310703	0.8071028
268	T	0.39916244	0.39916244	0.39916244	0.747361
269	D	0.42360947	0.42360947	0.42360947	0.79313374
270	Q	0.43116903	0.43116903	0.43116903	0.8072877
271	I	0.40476105	0.40476105	0.40476105	0.75784343
272	V	0.42804387	0.42804387	0.42804387	0.80143636
273	E	0.44442183	0.44442183	0.44442183	0.8321012
274	A	0.4464385	0.4464385	0.4464385	0.83587706
275	D	0.47359845	0.47359845	0.47359845	0.88672924
276	H	0.48458573	0.48458573	0.48458573	0.907301
277	D	0.4543229	0.4543229	0.4543229	0.8506392
278	V	0.43473727	0.43473727	0.43473727	0.8139686
279	D	0.30068818	0.30068818	0.30068818	0.56298536
280	L	0.24858218	0.24858218	0.24858218	0.46542615
281	L	0.23435077	0.23435077	0.23435077	0.43878034
282	T	0.35950908	0.35950908	0.35950908	0.6731171
283	T	0.4209666	0.4209666	0.4209666	0.7881854
284	L	0.36647892	0.36647892	0.36647892	0.6861669
285	I	0.4347728	0.4347728	0.4347728	0.8140351
286	R	0.47256386	0.47256386	0.47256386	0.8847922
287	E	0.49653032	0.49653032	0.49653032	0.92966515
288	E	0.45934024	0.45934024	0.45934024	0.8600333
289	E	0.49075773	0.49075773	0.49075773	0.918857
290	K	0.52619207	0.52619207	0.52619207	0.9852015
291	G	0.49644697	0.49644697	0.49644697	0.92950904
292	K	0.50767624	0.50767624	0.50767624	0.9505339
293	G	0.5067332	0.5067332	0.5067332	0.9487682
294	K	0.53331226	0.53331226	0.53331226	0.99853283
295	A	0.52419645	0.52419645	0.52419645	0.98146504
296	H	0.51476693	0.51476693	0.51476693	0.96380997
297	D	0.5172603	0.5172603	0.5172603	0.9684784
298	N	0.48253146	0.48253146	0.48253146	0.9034547
299	V	0.42151877	0.42151877	0.42151877	0.78921926
300	F	0.40466523	0.40466523	0.40466523	0.757664
301	L	0.3231412	0.3231412	0.3231412	0.6050247
302	R	0.25039124	0.25039124	0.25039124	0.46881327
303	D	0.2647049	0.2647049	0.2647049	0.4956131
304	A	0.11746266	0.11746266	0.11746266	0.21992803
305	A	0.12916031	0.12916031	0.12916031	0.24182983
306	F	0.1811543	0.1811543	0.1811543	0.33917937
307	N	0.04053727	0.04053727	0.04053727	0.07589886
308	L	0.11943684	0.11943684	0.11943684	0.22362433
309	F	0.13102794	0.13102794	0.13102794	0.24532662
310	V	0.099577114	0.099577114	0.099577114	0.18644051
311	A	0.035535164	0.035535164	0.035535164	0.066533305
312	G	0.17259742	0.17259742	0.17259742	0.32315812
313	R	0.07744231	0.07744231	0.07744231	0.14499702
314	D	0.0974901	0.0974901	0.0974901	0.18253297
315	T	0.008931537	0.008931537	0.008931537	0.016722722
316	I	0.082912765	0.082912765	0.082912765	0.15523948
317	T	0.06239399	0.06239399	0.06239399	0.1168217
318	S	-0.06331513	0.06331513	0.06331513	0.118546374
319	A	0.05438795	0.05438795	0.05438795	0.10183181
320	L	0.07716241	0.07716241	0.07716241	0.14447294
321	T	0.10743397	0.10743397	0.10743397	0.20115109
322	W	0.006191578	0.006191578	0.006191578	0.011592634
323	F	0.055919196	0.055919196	0.055919196	0.1046988
324	F	0.025672957	0.025672957	0.025672957	0.04806807
325	W	0.093843706	0.093843706	0.093843706	0.17570573
326	L	0.08080843	0.08080843	0.08080843	0.15129948
327	V	0.053791706	0.053791706	0.053791706	0.10071544
328	A	0.046848807	0.046848807	0.046848807	0.0877161
329	T	0.25693727	0.25693727	0.25693727	0.48106954
330	H	0.24159095	0.24159095	0.24159095	0.45233628
331	P	0.37887564	0.37887564	0.37887564	0.7093776
332	I	0.3871679	0.3871679	0.3871679	0.72490335
333	V	0.21019392	0.21019392	0.21019392	0.3935509
334	E	0.19323562	0.19323562	0.19323562	0.3617995
335	T	0.40566993	0.40566993	0.40566993	0.75954515
336	K	0.3710553	0.3710553	0.3710553	0.69473535
337	I	0.11605017	0.11605017	0.11605017	0.2172834
338	L	0.32457957	0.32457957	0.32457957	0.6077178
339	E	0.45255545	0.45255545	0.45255545	0.84733
340	E	0.2899273	0.2899273	0.2899273	0.54283756
341	M	0.30043128	0.30043128	0.30043128	0.5625044
342	K	0.4977946	0.4977946	0.4977946	0.9320323
343	E	0.4481746	0.4481746	0.4481746	0.8391276
344	N	0.37676963	0.37676963	0.37676963	0.70543444
345	C	0.42512408	0.42512408	0.42512408	0.7959696
346	G	0.45872262	0.45872262	0.45872262	0.8588769
347	A	0.4607099	0.4607099	0.4607099	0.86259776
348	N	0.48464584	0.48464584	0.48464584	0.90741354
349	E	0.46236998	0.46236998	0.46236998	0.86570597
350	E	0.4482623	0.4482623	0.4482623	0.8392918
351	R	0.4488674	0.4488674	0.4488674	0.8404248
352	V	0.42493612	0.42493612	0.42493612	0.79561764
353	E	0.45723826	0.45723826	0.45723826	0.8560977
354	V	0.43531328	0.43531328	0.43531328	0.8150471
355	L	0.440352	0.440352	0.440352	0.8244811
356	G	0.4140114	0.4140114	0.4140114	0.77516305
357	I	0.34955359	0.34955359	0.34955359	0.65447724
358	E	0.45019245	0.45019245	0.45019245	0.8429057
359	E	0.39292735	0.39292735	0.39292735	0.7356869
360	V	0.2962333	0.2962333	0.2962333	0.5546444
361	K	0.37987468	0.37987468	0.37987468	0.7112481
362	K	0.3813818	0.3813818	0.3813818	0.7140699
363	L	0.15618858	0.15618858	0.15618858	0.29243547
364	V	0.093686916	0.093686916	0.093686916	0.17541216
365	Y	0.091088936	0.091088936	0.091088936	0.1705479
366	L	-0.014168297	0.014168297	0.014168297	0.026527628
367	H	0.023407046	0.023407046	0.023407046	0.04382555
368	G	0.09713414	0.09713414	0.09713414	0.18186648
369	A	0.003310314	0.003310314	0.003310314	0.006197977
370	L	-0.07182167	0.07182167	0.07182167	0.13447335
371	C	-0.020614546	0.020614546	0.020614546	0.03859709
372	E	-0.049046237	0.049046237	0.049046237	0.091830395
373	A	-0.051259667	0.051259667	0.051259667	0.095974654
374	L	-0.16356002	0.16356002	0.16356002	0.3062372
375	R	0.03741922	0.03741922	0.03741922	0.070060864
376	L	-0.07904214	0.07904214	0.07904214	0.1479924
377	F	0.050534695	0.050534695	0.050534695	0.09461727
378	P	-0.0049114884	0.0049114884	0.0049114884	0.009195893
379	P	-0.009108968	0.009108968	0.009108968	0.01705493
380	I	0.036405947	0.036405947	0.036405947	0.06816369
381	P	0.028863886	0.028863886	0.028863886	0.05404252
382	F	0.005489688	0.005489688	0.005489688	0.010278469
383	E	0.010736346	0.010736346	0.010736346	0.020101909
384	R	0.08935872	0.08935872	0.08935872	0.16730838
385	K	-0.035694517	0.035694517	0.035694517	0.06683166
386	Q	0.11720343	0.11720343	0.11720343	0.21944268
387	A	0.020079618	0.020079618	0.020079618	0.03759553
388	I	0.20255058	0.20255058	0.20255058	0.3792401
389	N	0.20685178	0.20685178	0.20685178	0.38729334
390	A	0.31931028	0.31931028	0.31931028	0.597852
391	D	0.13513757	0.13513757	0.13513757	0.25302118
392	K	0.32621786	0.32621786	0.32621786	0.6107852
393	L	0.04994872	0.04994872	0.04994872	0.093520135
394	P	0.077619836	0.077619836	0.077619836	0.1453294
395	S	0.17062214	0.17062214	0.17062214	0.31945977
396	G	0.24987833	0.24987833	0.24987833	0.46785295
397	Q	0.16301514	0.16301514	0.16301514	0.305217
398	H	0.3544938	0.3544938	0.3544938	0.66372687
399	I	0.16793819	0.16793819	0.16793819	0.31443453
400	S	0.19309983	0.19309983	0.19309983	0.36154523
401	P	0.15999533	0.15999533	0.15999533	0.29956293
402	N	0.119625844	0.119625844	0.119625844	0.22397822
403	T	0.102366336	0.102366336	0.102366336	0.19166285
404	M	0.21598251	0.21598251	0.21598251	0.40438902
405	I	0.096718974	0.096718974	0.096718974	0.18108916
406	L	0.07052831	0.07052831	0.07052831	0.13205178
407	F	-0.0141409105	0.0141409105	0.0141409105	0.026476352
408	S	-0.0036778348	0.0036778348	0.0036778348	0.0068860943
409	L	-0.082803614	0.082803614	0.082803614	0.15503511
410	Y	0.12398149	0.12398149	0.12398149	0.23213339
411	A	-0.00043607035	0.00043607035	0.00043607035	0.00081646454
412	M	-0.079468295	0.079468295	0.079468295	0.14879031
413	G	0.04672514	0.04672514	0.04672514	0.08748455
414	R	0.06549096	0.06549096	0.06549096	0.12262023
415	F	0.16699126	0.16699126	0.16699126	0.3126616
416	E	0.22626859	0.22626859	0.22626859	0.42364788
417	E	0.3268871	0.3268871	0.3268871	0.61203825
418	I	0.082574844	0.082574844	0.082574844	0.15460677
419	W	0.022026204	0.022026204	0.022026204	0.041240167
420	G	0.10191084	0.10191084	0.10191084	0.19081001
421	K	0.2582274	0.2582274	0.2582274	0.4834851
422	D	0.20117971	0.20117971	0.20117971	0.3766734
423	C	-0.032519866	0.032519866	0.032519866	0.06088769
424	L	0.12450883	0.12450883	0.12450883	0.23312074
425	E	0.2118236	0.2118236	0.2118236	0.39660218
426	F	0.00795383	0.00795383	0.00795383	0.014892139
427	K	0.1654571	0.1654571	0.1654571	0.30978912
428	P	-0.040123682	0.040123682	0.040123682	0.075124495
429	E	0.100032024	0.100032024	0.100032024	0.18729226
430	R	0.021752987	0.021752987	0.021752987	0.040728617
431	W	0.00835403	0.00835403	0.00835403	0.015641442
432	I	0.042693052	0.042693052	0.042693052	0.079935186
433	S	0.26894096	0.26894096	0.26894096	0.50354433
434	E	0.3005485	0.3005485	0.3005485	0.5627239
435	R	0.3300177	0.3300177	0.3300177	0.6178997
436	G	0.310648	0.310648	0.310648	0.5816334
437	S	0.27650777	0.27650777	0.27650777	0.5177118
438	I	0.12887754	0.12887754	0.12887754	0.24130037
439	V	0.27243355	0.27243355	0.27243355	0.5100836
440	Y	0.23862438	0.23862438	0.23862438	0.4467819
441	A	0.17089054	0.17089054	0.17089054	0.3199623
442	P	0.30309436	0.30309436	0.30309436	0.5674905
443	S	0.18553777	0.18553777	0.18553777	0.34738663
444	Y	0.16580194	0.16580194	0.16580194	0.3104348
445	K	0.14499441	0.14499441	0.14499441	0.27147636
446	F	0.08201659	0.08201659	0.08201659	0.15356155
447	I	-0.034521565	0.034521565	0.034521565	0.06463552
448	S	-0.023511969	0.023511969	0.023511969	0.044021998
449	F	-0.012508898	0.012508898	0.012508898	0.023420697
450	N	-0.07657957	0.07657957	0.07657957	0.14338169
451	A	-0.086844325	0.086844325	0.086844325	0.16260062
452	G	-0.089212276	0.089212276	0.089212276	0.1670342
453	P	0.03116624	0.03116624	0.03116624	0.058353268
454	R	-0.02422429	0.02422429	0.02422429	0.045355696
455	T	-0.0537854	0.0537854	0.0537854	0.10070364
456	C	-0.06985579	0.06985579	0.06985579	0.1307926
457	L	-0.10369727	0.10369727	0.10369727	0.19415478
458	G	-0.017619163	0.017619163	0.017619163	0.032988764
459	K	-0.016177734	0.016177734	0.016177734	0.030289944
460	D	0.07478976	0.07478976	0.07478976	0.1400306
461	L	0.020301819	0.020301819	0.020301819	0.038011562
462	S	0.049146287	0.049146287	0.049146287	0.092017725
463	F	0.01734679	0.01734679	0.01734679	0.032478794
464	I	0.16977294	0.16977294	0.16977294	0.31786978
465	Q	-0.050453518	0.050453518	0.050453518	0.09446528
466	L	-0.09730654	0.09730654	0.09730654	0.18218927
467	K	0.017726919	0.017726919	0.017726919	0.03319052
468	M	0.1982441	0.1982441	0.1982441	0.371177
469	V	0.069032654	0.069032654	0.069032654	0.12925142
470	A	0.00590695	0.00590695	0.00590695	0.011059719
471	T	0.21697684	0.21697684	0.21697684	0.40625072
472	A	0.31327692	0.31327692	0.31327692	0.5865556
473	I	0.18698741	0.18698741	0.18698741	0.35010085
474	L	0.1417923	0.1417923	0.1417923	0.26548097
475	S	0.3224461	0.3224461	0.3224461	0.6037233
476	K	0.3863441	0.3863441	0.3863441	0.72336096
477	Y	0.22146985	0.22146985	0.22146985	0.41466308
478	R	0.28682205	0.28682205	0.28682205	0.53702354
479	I	0.07842158	0.07842158	0.07842158	0.14683053
480	Q	0.35713187	0.35713187	0.35713187	0.6686662
481	L	0.12781668	0.12781668	0.12781668	0.23931411
482	V	0.17889832	0.17889832	0.17889832	0.33495542
483	E	0.19475771	0.19475771	0.19475771	0.36464936
484	G	0.23440069	0.23440069	0.23440069	0.4388738
485	H	0.19271323	0.19271323	0.19271323	0.36082143
486	P	0.2325886	0.2325886	0.2325886	0.43548098
487	V	0.104871	0.104871	0.104871	0.19635238
488	T	0.16864263	0.16864263	0.16864263	0.31575346
489	P	0.05464095	0.05464095	0.05464095	0.1023055
490	S	0.14935227	0.14935227	0.14935227	0.2796357
491	T	0.09971744	0.09971744	0.09971744	0.18670325
492	S	0.015340324	0.015340324	0.015340324	0.02872204
493	I	0.0164492	0.0164492	0.0164492	0.030798215
494	V	-0.039344802	0.039344802	0.039344802	0.07366618
495	L	-0.08489525	0.08489525	0.08489525	0.15895133
496	L	0.03078808	0.03078808	0.03078808	0.05764523
497	M	-0.11803337	0.11803337	0.11803337	0.22099659
498	Q	-0.014509224	0.014509224	0.014509224	0.027165955
499	H	0.060978327	0.060978327	0.060978327	0.114171125
500	G	0.14920382	0.14920382	0.14920382	0.27935773
501	L	-0.011128301	0.011128301	0.011128301	0.020835774
502	K	0.18098772	0.18098772	0.18098772	0.33886746
503	V	-0.040467445	0.040467445	0.040467445	0.07576813
504	R	0.3267831	0.3267831	0.3267831	0.61184347
505	I	0.24049483	0.24049483	0.24049483	0.450284
506	T	0.39309454	0.39309454	0.39309454	0.73599994
507	K	0.44358498	0.44358498	0.44358498	0.83053434
508	R	0.30314875	0.30314875	0.30314875	0.5675924
