## Supplementary material for "The N-Terminus of *Sophora tonkinensis* Cytochrome P450s Evolves Neutrally yet Encodes Rich Functional Information: A Protein Language Model Analysis": Dataset S1: StonChr2AG039470.1_residue_importance.csv

position	amino_acid	cosine_similarity	abs_cosine	final_score	final_score_norm
1	M	0.41171163	0.41171163	0.41171163	0.9897516
2	D	0.35530302	0.35530302	0.35530302	0.8541457
3	T	0.36539978	0.36539978	0.36539978	0.87841827
4	V	0.35543185	0.35543185	0.35543185	0.8544555
5	R	0.36359298	0.36359298	0.36359298	0.87407476
6	D	0.38180718	0.38180718	0.38180718	0.9178615
7	I	0.38171694	0.38171694	0.38171694	0.91764456
8	I	0.36574644	0.36574644	0.36574644	0.87925166
9	Q	0.37236458	0.37236458	0.37236458	0.89516157
10	L	0.3663651	0.3663651	0.3663651	0.8807389
11	A	0.3720234	0.3720234	0.3720234	0.8943414
12	L	0.3706081	0.3706081	0.3706081	0.890939
13	T	0.37773362	0.37773362	0.37773362	0.9080687
14	Q	0.39858457	0.39858457	0.39858457	0.95819426
15	P	0.3813828	0.3813828	0.3813828	0.9168413
16	F	0.38904935	0.38904935	0.38904935	0.9352717
17	A	0.37982523	0.37982523	0.37982523	0.91309696
18	T	0.40381202	0.40381202	0.40381202	0.970761
19	S	0.40965992	0.40965992	0.40965992	0.9848193
20	A	0.39181057	0.39181057	0.39181057	0.9419096
21	V	0.4124617	0.4124617	0.4124617	0.99155474
22	L	0.40754172	0.40754172	0.40754172	0.97972715
23	G	0.41547665	0.41547665	0.41547665	0.99880266
24	G	0.41377425	0.41377425	0.41377425	0.99471015
25	L	0.40758908	0.40758908	0.40758908	0.979841
26	S	0.40644708	0.40644708	0.40644708	0.97709566
27	L	0.3886754	0.3886754	0.3886754	0.93437266
28	L	0.3964121	0.3964121	0.3964121	0.95297164
29	L	0.3881449	0.3881449	0.3881449	0.93309736
30	L	0.37576047	0.37576047	0.37576047	0.90332526
31	L	0.37768987	0.37768987	0.37768987	0.9079635
32	F	0.38821015	0.38821015	0.38821015	0.93325424
33	L	0.3682597	0.3682597	0.3682597	0.8852935
34	R	0.3791736	0.3791736	0.3791736	0.91153044
35	I	0.3488532	0.3488532	0.3488532	0.8386404
36	R	0.34699702	0.34699702	0.34699702	0.83417815
37	R	0.3453654	0.3453654	0.3453654	0.8302558
38	G	0.33986065	0.33986065	0.33986065	0.8170224
39	L	0.33033022	0.33033022	0.33033022	0.7941113
40	S	0.35446036	0.35446036	0.35446036	0.85212
41	S	0.34507263	0.34507263	0.34507263	0.82955194
42	H	0.36407396	0.36407396	0.36407396	0.875231
43	L	0.3282082	0.3282082	0.3282082	0.78901
44	P	0.32888457	0.32888457	0.32888457	0.790636
45	S	0.31100762	0.31100762	0.31100762	0.7476599
46	V	0.32733065	0.32733065	0.32733065	0.78690034
47	P	0.34610975	0.34610975	0.34610975	0.8320452
48	A	0.28195024	0.28195024	0.28195024	0.6778062
49	V	0.2420991	0.2420991	0.2420991	0.58200437
50	P	0.28341094	0.28341094	0.28341094	0.6813177
51	G	0.19779213	0.19779213	0.19779213	0.47549075
52	L	0.12063062	0.12063062	0.12063062	0.28999507
53	P	0.21010797	0.21010797	0.21010797	0.5050979
54	V	0.104145125	0.104145125	0.104145125	0.25036407
55	V	0.13411857	0.13411857	0.13411857	0.32242003
56	G	0.20069915	0.20069915	0.20069915	0.4824792
57	N	0.13792711	0.13792711	0.13792711	0.33157572
58	L	0.21728933	0.21728933	0.21728933	0.5223619
59	L	0.18530442	0.18530442	0.18530442	0.4454704
60	Q	0.25379065	0.25379065	0.25379065	0.61011076
61	L	0.2941558	0.2941558	0.2941558	0.7071483
62	K	0.31462184	0.31462184	0.31462184	0.7563485
63	E	0.36712894	0.36712894	0.36712894	0.88257515
64	K	0.37074503	0.37074503	0.37074503	0.8912682
65	K	0.27024293	0.27024293	0.27024293	0.6496619
66	P	0.34954524	0.34954524	0.34954524	0.8403041
67	Y	0.26022974	0.26022974	0.26022974	0.62559026
68	K	0.32407588	0.32407588	0.32407588	0.7790759
69	T	0.3434674	0.3434674	0.3434674	0.825693
70	F	0.29939133	0.29939133	0.29939133	0.71973443
71	A	0.31434265	0.31434265	0.31434265	0.7556773
72	Q	0.38188666	0.38188666	0.38188666	0.9180526
73	F	0.29758528	0.29758528	0.29758528	0.7153927
74	A	0.27803603	0.27803603	0.27803603	0.6683965
75	E	0.37605047	0.37605047	0.37605047	0.90402246
76	K	0.35414872	0.35414872	0.35414872	0.8513708
77	Y	0.32031858	0.32031858	0.32031858	0.77004343
78	G	0.2622091	0.2622091	0.2622091	0.6303486
79	P	0.34265858	0.34265858	0.34265858	0.8237486
80	I	0.19102319	0.19102319	0.19102319	0.45921826
81	Y	0.13340664	0.13340664	0.13340664	0.32070854
82	S	0.26807776	0.26807776	0.26807776	0.64445686
83	I	0.23335922	0.23335922	0.23335922	0.5609938
84	R	0.2952674	0.2952674	0.2952674	0.70982057
85	T	0.25064322	0.25064322	0.25064322	0.60254437
86	G	0.22361441	0.22361441	0.22361441	0.5375673
87	A	0.21468396	0.21468396	0.21468396	0.5160986
88	S	0.28484946	0.28484946	0.28484946	0.68477595
89	T	0.32479393	0.32479393	0.32479393	0.78080213
90	V	0.27373007	0.27373007	0.27373007	0.658045
91	I	0.1512838	0.1512838	0.1512838	0.3636851
92	V	0.10216473	0.10216473	0.10216473	0.24560323
93	L	0.1580786	0.1580786	0.1580786	0.38001972
94	N	0.1553415	0.1553415	0.1553415	0.3734398
95	S	0.2308553	0.2308553	0.2308553	0.5549744
96	A	0.26516917	0.26516917	0.26516917	0.63746464
97	E	0.33318594	0.33318594	0.33318594	0.80097646
98	V	0.22603707	0.22603707	0.22603707	0.5433914
99	A	0.22616781	0.22616781	0.22616781	0.5437057
100	K	0.32598585	0.32598585	0.32598585	0.7836675
101	E	0.28827733	0.28827733	0.28827733	0.69301647
102	A	0.15333927	0.15333927	0.15333927	0.36862642
103	M	0.136968	0.136968	0.136968	0.32927004
104	V	0.2103716	0.2103716	0.2103716	0.5057317
105	T	0.22260813	0.22260813	0.22260813	0.53514826
106	R	0.18985194	0.18985194	0.18985194	0.4564026
107	Y	0.11287476	0.11287476	0.11287476	0.27135006
108	Q	0.25881717	0.25881717	0.25881717	0.62219447
109	S	0.12740138	0.12740138	0.12740138	0.30627194
110	I	0.05609882	0.05609882	0.05609882	0.13486113
111	S	0.15158418	0.15158418	0.15158418	0.3644072
112	S	0.15239955	0.15239955	0.15239955	0.36636737
113	R	0.15788917	0.15788917	0.15788917	0.37956434
114	S	0.23993777	0.23993777	0.23993777	0.5768086
115	L	0.22862224	0.22862224	0.22862224	0.54960614
116	S	0.22817858	0.22817858	0.22817858	0.5485395
117	N	0.20539781	0.20539781	0.20539781	0.49377477
118	A	0.2161914	0.2161914	0.2161914	0.51972246
119	L	0.24057907	0.24057907	0.24057907	0.57835025
120	N	0.3047895	0.3047895	0.3047895	0.7327117
121	L	0.24432307	0.24432307	0.24432307	0.5873508
122	L	0.28306663	0.28306663	0.28306663	0.68049
123	T	0.22365291	0.22365291	0.22365291	0.5376599
124	S	0.21257874	0.21257874	0.21257874	0.51103765
125	N	0.26590177	0.26590177	0.26590177	0.63922584
126	K	0.2891268	0.2891268	0.2891268	0.69505864
127	C	0.26505026	0.26505026	0.26505026	0.6371788
128	L	0.17982303	0.17982303	0.17982303	0.43229318
129	V	0.19613533	0.19613533	0.19613533	0.47150782
130	A	0.1145322	0.1145322	0.1145322	0.27533454
131	M	0.14691421	0.14691421	0.14691421	0.35318065
132	S	0.13941918	0.13941918	0.13941918	0.33516264
133	D	0.23912914	0.23912914	0.23912914	0.5748646
134	Y	0.19953762	0.19953762	0.19953762	0.47968692
135	N	0.23063524	0.23063524	0.23063524	0.5544453
136	D	0.2294318	0.2294318	0.2294318	0.5515523
137	F	0.24346015	0.24346015	0.24346015	0.5852763
138	H	0.15780388	0.15780388	0.15780388	0.3793593
139	K	0.25845504	0.25845504	0.25845504	0.62132394
140	R	0.27752954	0.27752954	0.27752954	0.66717887
141	I	0.21898521	0.21898521	0.21898521	0.5264388
142	K	0.17226098	0.17226098	0.17226098	0.4141141
143	K	0.2654783	0.2654783	0.2654783	0.63820785
144	I	0.23013514	0.23013514	0.23013514	0.5532431
145	I	0.2503234	0.2503234	0.2503234	0.6017756
146	L	0.26294634	0.26294634	0.26294634	0.63212097
147	A	0.27408117	0.27408117	0.27408117	0.65888906
148	N	0.28216058	0.28216058	0.28216058	0.6783119
149	L	0.21578452	0.21578452	0.21578452	0.51874435
150	L	0.19756436	0.19756436	0.19756436	0.47494322
151	G	0.22614868	0.22614868	0.22614868	0.5436597
152	A	0.24667476	0.24667476	0.24667476	0.5930042
153	N	0.31487548	0.31487548	0.31487548	0.75695825
154	A	0.28289098	0.28289098	0.28289098	0.6800677
155	Q	0.31612262	0.31612262	0.31612262	0.75995636
156	K	0.35062328	0.35062328	0.35062328	0.8428957
157	R	0.3454657	0.3454657	0.3454657	0.83049685
158	H	0.29558522	0.29558522	0.29558522	0.7105846
159	R	0.26630142	0.26630142	0.26630142	0.64018655
160	E	0.33771864	0.33771864	0.33771864	0.811873
161	H	0.34064817	0.34064817	0.34064817	0.8189156
162	R	0.22323184	0.22323184	0.22323184	0.5366476
163	E	0.27355126	0.27355126	0.27355126	0.6576151
164	A	0.33858085	0.33858085	0.33858085	0.8139458
165	M	0.3654976	0.3654976	0.3654976	0.8786534
166	M	0.32339144	0.32339144	0.32339144	0.77743053
167	E	0.32823965	0.32823965	0.32823965	0.7890856
168	N	0.3747594	0.3747594	0.3747594	0.9009187
169	I	0.3502057	0.3502057	0.3502057	0.84189177
170	S	0.38296944	0.38296944	0.38296944	0.9206556
171	S	0.37441286	0.37441286	0.37441286	0.9000856
172	Q	0.4032698	0.4032698	0.4032698	0.9694575
173	L	0.37560433	0.37560433	0.37560433	0.9029499
174	N	0.37735444	0.37735444	0.37735444	0.9071572
175	E	0.35433546	0.35433546	0.35433546	0.8518197
176	F	0.38440275	0.38440275	0.38440275	0.9241013
177	V	0.3698692	0.3698692	0.3698692	0.8891627
178	A	0.35268354	0.35268354	0.35268354	0.84784853
179	A	0.32872733	0.32872733	0.32872733	0.790258
180	S	0.33778214	0.33778214	0.33778214	0.81202567
181	P	0.30011952	0.30011952	0.30011952	0.721485
182	S	0.3021124	0.3021124	0.3021124	0.72627586
183	S	0.32842427	0.32842427	0.32842427	0.78952944
184	T	0.29860786	0.29860786	0.29860786	0.717851
185	L	0.3154548	0.3154548	0.3154548	0.75835097
186	P	0.33216414	0.33216414	0.33216414	0.79852
187	I	0.35276148	0.35276148	0.35276148	0.8480359
188	P	0.3850955	0.3850955	0.3850955	0.92576665
189	I	0.36944667	0.36944667	0.36944667	0.88814694
190	N	0.3747372	0.3747372	0.3747372	0.9008654
191	F	0.3637046	0.3637046	0.3637046	0.87434304
192	R	0.36542052	0.36542052	0.36542052	0.8784681
193	K	0.40123254	0.40123254	0.40123254	0.96456
194	I	0.4159747	0.4159747	0.4159747	1.0
195	F	0.37207347	0.37207347	0.37207347	0.89446175
196	A	0.36242124	0.36242124	0.36242124	0.8712579
197	F	0.40662518	0.40662518	0.40662518	0.9775238
198	E	0.38214767	0.38214767	0.38214767	0.9186801
199	L	0.35209164	0.35209164	0.35209164	0.8464256
200	F	0.40375876	0.40375876	0.40375876	0.970633
201	G	0.40688443	0.40688443	0.40688443	0.97814703
202	L	0.37180614	0.37180614	0.37180614	0.8938191
203	S	0.29935107	0.29935107	0.29935107	0.7196377
204	L	0.3686017	0.3686017	0.3686017	0.8861157
205	K	0.39768636	0.39768636	0.39768636	0.95603496
206	Q	0.37148368	0.37148368	0.37148368	0.89304394
207	G	0.349007	0.349007	0.349007	0.8390102
208	V	0.34437653	0.34437653	0.34437653	0.82787853
209	G	0.38573107	0.38573107	0.38573107	0.92729455
210	T	0.3882895	0.3882895	0.3882895	0.933445
211	F	0.3941155	0.3941155	0.3941155	0.94745064
212	V	0.3884104	0.3884104	0.3884104	0.9337356
213	E	0.392161	0.392161	0.392161	0.94275206
214	S	0.3863341	0.3863341	0.3863341	0.9287442
215	I	0.37480846	0.37480846	0.37480846	0.9010367
216	D	0.37632608	0.37632608	0.37632608	0.904685
217	V	0.35944945	0.35944945	0.35944945	0.8641137
218	E	0.34972122	0.34972122	0.34972122	0.84072715
219	E	0.34021682	0.34021682	0.34021682	0.8178786
220	L	0.34336105	0.34336105	0.34336105	0.8254373
221	G	0.33389932	0.33389932	0.33389932	0.8026914
222	S	0.3542848	0.3542848	0.3542848	0.8516979
223	T	0.35588592	0.35588592	0.35588592	0.855547
224	L	0.34791914	0.34791914	0.34791914	0.8363949
225	L	0.3115362	0.3115362	0.3115362	0.74893063
226	T	0.33184126	0.33184126	0.33184126	0.79774386
227	E	0.3431717	0.3431717	0.3431717	0.8249821
228	D	0.31704825	0.31704825	0.31704825	0.7621816
229	I	0.34579387	0.34579387	0.34579387	0.83128583
230	Y	0.35286424	0.35286424	0.35286424	0.84828293
231	R	0.3450444	0.3450444	0.3450444	0.8294841
232	I	0.32794243	0.32794243	0.32794243	0.7883711
233	L	0.36431697	0.36431697	0.36431697	0.8758152
234	V	0.3334292	0.3334292	0.3334292	0.8015612
235	L	0.33651933	0.33651933	0.33651933	0.8089899
236	D	0.35125008	0.35125008	0.35125008	0.8444025
237	P	0.32292098	0.32292098	0.32292098	0.77629954
238	M	0.33486858	0.33486858	0.33486858	0.8050215
239	E	0.33639967	0.33639967	0.33639967	0.80870223
240	G	0.3554694	0.3554694	0.3554694	0.8545457
241	S	0.34411088	0.34411088	0.34411088	0.82723993
242	L	0.32509097	0.32509097	0.32509097	0.7815162
243	E	0.32516053	0.32516053	0.32516053	0.78168344
244	V	0.2943057	0.2943057	0.2943057	0.7075087
245	D	0.2977413	0.2977413	0.2977413	0.7157678
246	W	0.3010044	0.3010044	0.3010044	0.7236123
247	R	0.25414762	0.25414762	0.25414762	0.61096895
248	D	0.25486383	0.25486383	0.25486383	0.6126907
249	F	0.27225557	0.27225557	0.27225557	0.6545003
250	F	0.22263415	0.22263415	0.22263415	0.5352108
251	P	0.26545295	0.26545295	0.26545295	0.6381469
252	Y	0.23500334	0.23500334	0.23500334	0.56494623
253	L	0.24664739	0.24664739	0.24664739	0.5929384
254	K	0.28072986	0.28072986	0.28072986	0.6748724
255	W	0.25736603	0.25736603	0.25736603	0.618706
256	L	0.28198898	0.28198898	0.28198898	0.67789936
257	P	0.31429467	0.31429467	0.31429467	0.75556195
258	N	0.34449065	0.34449065	0.34449065	0.8281529
259	K	0.33880284	0.33880284	0.33880284	0.8144794
260	S	0.31349477	0.31349477	0.31349477	0.75363904
261	M	0.36137247	0.36137247	0.36137247	0.8687366
262	E	0.3492326	0.3492326	0.3492326	0.8395525
263	T	0.32323048	0.32323048	0.32323048	0.7770436
264	K	0.3669583	0.3669583	0.3669583	0.8821649
265	I	0.35305476	0.35305476	0.35305476	0.84874094
266	R	0.34697938	0.34697938	0.34697938	0.8341358
267	N	0.33862635	0.33862635	0.33862635	0.81405514
268	L	0.32970622	0.32970622	0.32970622	0.79261124
269	C	0.34320185	0.34320185	0.34320185	0.8250546
270	F	0.34148413	0.34148413	0.34148413	0.82092524
271	R	0.3337961	0.3337961	0.3337961	0.80244327
272	R	0.28513867	0.28513867	0.28513867	0.6854712
273	K	0.31696686	0.31696686	0.31696686	0.7619859
274	A	0.28620982	0.28620982	0.28620982	0.6880462
275	V	0.33411208	0.33411208	0.33411208	0.80320287
276	I	0.28305358	0.28305358	0.28305358	0.6804586
277	D	0.37134966	0.37134966	0.37134966	0.8927217
278	A	0.34238473	0.34238473	0.34238473	0.82309026
279	L	0.35275924	0.35275924	0.35275924	0.8480305
280	I	0.3392704	0.3392704	0.3392704	0.8156035
281	N	0.3640568	0.3640568	0.3640568	0.8751897
282	E	0.35987404	0.35987404	0.35987404	0.8651344
283	Q	0.3371403	0.3371403	0.3371403	0.8104827
284	K	0.3764586	0.3764586	0.3764586	0.90500355
285	K	0.3587628	0.3587628	0.3587628	0.862463
286	R	0.32581544	0.32581544	0.32581544	0.78325784
287	I	0.34634858	0.34634858	0.34634858	0.8326193
288	A	0.34401092	0.34401092	0.34401092	0.8269996
289	S	0.32609245	0.32609245	0.32609245	0.78392375
290	G	0.35209766	0.35209766	0.35209766	0.8464401
291	K	0.3321148	0.3321148	0.3321148	0.7984014
292	E	0.32781798	0.32781798	0.32781798	0.7880719
293	V	0.32823157	0.32823157	0.32823157	0.7890662
294	N	0.33578342	0.33578342	0.33578342	0.80722076
295	C	0.3014226	0.3014226	0.3014226	0.7246176
296	Y	0.22872236	0.22872236	0.22872236	0.5498468
297	I	0.26253772	0.26253772	0.26253772	0.6311387
298	D	0.33372444	0.33372444	0.33372444	0.802271
299	Y	0.3796406	0.3796406	0.3796406	0.9126531
300	L	0.33874938	0.33874938	0.33874938	0.8143509
301	L	0.37779593	0.37779593	0.37779593	0.9082185
302	S	0.38780043	0.38780043	0.38780043	0.9322692
303	E	0.3905408	0.3905408	0.3905408	0.9388571
304	A	0.3774239	0.3774239	0.3774239	0.9073242
305	K	0.38687104	0.38687104	0.38687104	0.930035
306	D	0.3720736	0.3720736	0.3720736	0.89446205
307	L	0.36131796	0.36131796	0.36131796	0.8686056
308	T	0.37765276	0.37765276	0.37765276	0.90787435
309	E	0.3853213	0.3853213	0.3853213	0.9263094
310	E	0.35095286	0.35095286	0.35095286	0.843688
311	Q	0.33061564	0.33061564	0.33061564	0.7947975
312	I	0.3849222	0.3849222	0.3849222	0.92535
313	G	0.36312968	0.36312968	0.36312968	0.8729609
314	M	0.26986563	0.26986563	0.26986563	0.6487549
315	L	0.2731115	0.2731115	0.2731115	0.6565579
316	L	0.29569325	0.29569325	0.29569325	0.7108443
317	W	0.24254815	0.24254815	0.24254815	0.58308387
318	E	0.1757141	0.1757141	0.1757141	0.42241535
319	T	0.28841442	0.28841442	0.28841442	0.693346
320	I	0.21340327	0.21340327	0.21340327	0.5130198
321	I	0.15118875	0.15118875	0.15118875	0.36345658
322	E	0.16057518	0.16057518	0.16057518	0.3860215
323	S	0.2541365	0.2541365	0.2541365	0.6109422
324	S	0.2642529	0.2642529	0.2642529	0.63526195
325	D	0.22319713	0.22319713	0.22319713	0.5365642
326	T	0.17719616	0.17719616	0.17719616	0.4259782
327	T	0.19788013	0.19788013	0.19788013	0.47570232
328	L	0.20262875	0.20262875	0.20262875	0.48711795
329	V	0.17513375	0.17513375	0.17513375	0.42102018
330	T	0.23514582	0.23514582	0.23514582	0.5652887
331	T	0.23313017	0.23313017	0.23313017	0.56044316
332	E	0.20984249	0.20984249	0.20984249	0.50445974
333	W	0.2708352	0.2708352	0.2708352	0.65108573
334	A	0.21640055	0.21640055	0.21640055	0.5202253
335	M	0.1801222	0.1801222	0.1801222	0.43301237
336	Y	0.24954791	0.24954791	0.24954791	0.5999113
337	E	0.2024047	0.2024047	0.2024047	0.48657933
338	L	0.20077436	0.20077436	0.20077436	0.48266003
339	A	0.14478329	0.14478329	0.14478329	0.34805793
340	K	0.36287582	0.36287582	0.36287582	0.8723507
341	D	0.3409623	0.3409623	0.3409623	0.81967074
342	K	0.3169537	0.3169537	0.3169537	0.76195425
343	S	0.3637245	0.3637245	0.3637245	0.8743909
344	R	0.33339196	0.33339196	0.33339196	0.8014717
345	Q	0.24095081	0.24095081	0.24095081	0.5792439
346	D	0.33508435	0.33508435	0.33508435	0.8055402
347	R	0.36122903	0.36122903	0.36122903	0.8683918
348	L	0.2639875	0.2639875	0.2639875	0.63462394
349	Y	0.29588935	0.29588935	0.29588935	0.7113157
350	E	0.3587604	0.3587604	0.3587604	0.8624572
351	E	0.32345214	0.32345214	0.32345214	0.77757645
352	I	0.22530302	0.22530302	0.22530302	0.54162675
353	K	0.30908877	0.30908877	0.30908877	0.743047
354	N	0.37681076	0.37681076	0.37681076	0.9058502
355	V	0.3295806	0.3295806	0.3295806	0.7923092
356	C	0.2888243	0.2888243	0.2888243	0.69433135
357	G	0.3175816	0.3175816	0.3175816	0.76346374
358	R	0.30067348	0.30067348	0.30067348	0.72281677
359	E	0.28592718	0.28592718	0.28592718	0.6873667
360	K	0.29862475	0.29862475	0.29862475	0.71789163
361	F	0.2913388	0.2913388	0.2913388	0.7003762
362	T	0.296189	0.296189	0.296189	0.71203613
363	E	0.26505965	0.26505965	0.26505965	0.63720137
364	D	0.3073862	0.3073862	0.3073862	0.73895407
365	H	0.30006692	0.30006692	0.30006692	0.72135854
366	I	0.3276635	0.3276635	0.3276635	0.7877006
367	S	0.3398045	0.3398045	0.3398045	0.81688744
368	K	0.3293129	0.3293129	0.3293129	0.7916657
369	L	0.22226925	0.22226925	0.22226925	0.5343336
370	P	0.27814353	0.27814353	0.27814353	0.6686549
371	Y	0.22684945	0.22684945	0.22684945	0.54534435
372	L	0.15575364	0.15575364	0.15575364	0.37443057
373	G	0.3184604	0.3184604	0.3184604	0.76557636
374	A	0.22280255	0.22280255	0.22280255	0.5356156
375	I	0.21554911	0.21554911	0.21554911	0.5181784
376	F	0.23746327	0.23746327	0.23746327	0.57085985
377	H	0.25328586	0.25328586	0.25328586	0.60889727
378	E	0.18209052	0.18209052	0.18209052	0.4377442
379	T	0.15462336	0.15462336	0.15462336	0.37171337
380	I	0.10857926	0.10857926	0.10857926	0.2610237
381	R	0.21551439	0.21551439	0.21551439	0.51809496
382	K	0.17548239	0.17548239	0.17548239	0.4218583
383	Y	0.18479103	0.18479103	0.18479103	0.44423622
384	S	0.18617085	0.18617085	0.18617085	0.44755328
385	P	0.16749543	0.16749543	0.16749543	0.40265772
386	A	0.14661764	0.14661764	0.14661764	0.3524677
387	P	0.21145251	0.21145251	0.21145251	0.5083302
388	I	0.17651093	0.17651093	0.17651093	0.42433092
389	V	0.14517568	0.14517568	0.14517568	0.34900123
390	P	0.16609165	0.16609165	0.16609165	0.39928305
391	L	0.16276883	0.16276883	0.16276883	0.39129502
392	R	0.15802354	0.15802354	0.15802354	0.37988737
393	R	0.2164992	0.2164992	0.2164992	0.5204624
394	V	0.06664037	0.06664037	0.06664037	0.16020294
395	D	0.20720251	0.20720251	0.20720251	0.49811324
396	E	0.23445073	0.23445073	0.23445073	0.56361777
397	D	0.28359923	0.28359923	0.28359923	0.6817704
398	T	0.17421146	0.17421146	0.17421146	0.418803
399	Q	0.2644786	0.2644786	0.2644786	0.63580453
400	L	0.20825042	0.20825042	0.20825042	0.5006324
401	G	0.23157835	0.23157835	0.23157835	0.55671257
402	G	0.28149217	0.28149217	0.28149217	0.676705
403	Y	0.27596793	0.27596793	0.27596793	0.6634248
404	H	0.275626	0.275626	0.275626	0.6626028
405	I	0.19505312	0.19505312	0.19505312	0.4689062
406	P	0.1905654	0.1905654	0.1905654	0.45811778
407	A	0.19117825	0.19117825	0.19117825	0.45959103
408	G	0.17504612	0.17504612	0.17504612	0.4208095
409	S	0.12763959	0.12763959	0.12763959	0.3068446
410	Q	0.2517731	0.2517731	0.2517731	0.60526055
411	I	0.19861674	0.19861674	0.19861674	0.47747314
412	A	0.20470102	0.20470102	0.20470102	0.49209967
413	I	0.1649536	0.1649536	0.1649536	0.3965472
414	N	0.13476093	0.13476093	0.13476093	0.32396424
415	I	0.12553854	0.12553854	0.12553854	0.3017937
416	Y	0.22620267	0.22620267	0.22620267	0.54378945
417	A	0.18714064	0.18714064	0.18714064	0.44988468
418	C	0.25834712	0.25834712	0.25834712	0.6210645
419	N	0.12678486	0.12678486	0.12678486	0.30478984
420	M	0.28512162	0.28512162	0.28512162	0.68543017
421	D	0.2669683	0.2669683	0.2669683	0.6417898
422	K	0.29314718	0.29314718	0.29314718	0.70472354
423	N	0.3058937	0.3058937	0.3058937	0.7353661
424	Q	0.25217083	0.25217083	0.25217083	0.6062167
425	W	0.24463366	0.24463366	0.24463366	0.58809745
426	E	0.2868945	0.2868945	0.2868945	0.6896922
427	N	0.24951757	0.24951757	0.24951757	0.5998383
428	P	0.253517	0.253517	0.253517	0.6094529
429	D	0.28944087	0.28944087	0.28944087	0.69581366
430	K	0.3150959	0.3150959	0.3150959	0.75748813
431	W	0.17129049	0.17129049	0.17129049	0.411781
432	L	0.24447942	0.24447942	0.24447942	0.58772665
433	P	0.17399062	0.17399062	0.17399062	0.4182721
434	E	0.2418773	0.2418773	0.2418773	0.5814712
435	R	0.22812109	0.22812109	0.22812109	0.54840136
436	F	0.19007248	0.19007248	0.19007248	0.45693278
437	L	0.26816055	0.26816055	0.26816055	0.6446559
438	D	0.33262488	0.33262488	0.33262488	0.79962766
439	E	0.3621952	0.3621952	0.3621952	0.8707145
440	K	0.35422522	0.35422522	0.35422522	0.8515547
441	Y	0.36237347	0.36237347	0.36237347	0.87114304
442	D	0.36638108	0.36638108	0.36638108	0.8807773
443	P	0.3913956	0.3913956	0.3913956	0.940912
444	N	0.38798404	0.38798404	0.38798404	0.93271065
445	D	0.39044458	0.39044458	0.39044458	0.93862575
446	L	0.3697104	0.3697104	0.3697104	0.88878095
447	Y	0.34906328	0.34906328	0.34906328	0.8391454
448	K	0.36269933	0.36269933	0.36269933	0.8719264
449	T	0.3140013	0.3140013	0.3140013	0.7548567
450	M	0.31079286	0.31079286	0.31079286	0.7471437
451	A	0.21334617	0.21334617	0.21334617	0.51288253
452	F	0.19860548	0.19860548	0.19860548	0.47744605
453	G	0.15699226	0.15699226	0.15699226	0.37740818
454	A	0.1634305	0.1634305	0.1634305	0.39288566
455	G	0.19428983	0.19428983	0.19428983	0.46707126
456	K	0.1657116	0.1657116	0.1657116	0.3983694
457	R	0.12475307	0.12475307	0.12475307	0.29990542
458	V	0.06763338	0.06763338	0.06763338	0.16259013
459	C	0.1926936	0.1926936	0.1926936	0.46323395
460	A	0.037276234	0.037276234	0.037276234	0.08961178
461	G	0.2232958	0.2232958	0.2232958	0.5368014
462	S	0.17450067	0.17450067	0.17450067	0.4194983
463	L	0.24120475	0.24120475	0.24120475	0.57985437
464	Q	0.27092636	0.27092636	0.27092636	0.6513049
465	A	0.2204766	0.2204766	0.2204766	0.53002405
466	M	0.24490169	0.24490169	0.24490169	0.5887418
467	L	0.24312034	0.24312034	0.24312034	0.5844594
468	I	0.19800161	0.19800161	0.19800161	0.47599435
469	A	0.17300275	0.17300275	0.17300275	0.41589728
470	C	0.30635858	0.30635858	0.30635858	0.7364837
471	T	0.27064407	0.27064407	0.27064407	0.65062624
472	A	0.23491822	0.23491822	0.23491822	0.5647416
473	I	0.24627338	0.24627338	0.24627338	0.59203935
474	G	0.20659894	0.20659894	0.20659894	0.49666226
475	R	0.23493505	0.23493505	0.23493505	0.564782
476	M	0.23407345	0.23407345	0.23407345	0.56271076
477	V	0.24946895	0.24946895	0.24946895	0.59972143
478	Q	0.24955302	0.24955302	0.24955302	0.59992355
479	E	0.3274724	0.3274724	0.3274724	0.7872411
480	F	0.30798388	0.30798388	0.30798388	0.7403909
481	E	0.33736205	0.33736205	0.33736205	0.8110158
482	W	0.27530095	0.27530095	0.27530095	0.66182137
483	K	0.3594949	0.3594949	0.3594949	0.86422294
484	L	0.32614228	0.32614228	0.32614228	0.78404355
485	V	0.31682053	0.31682053	0.31682053	0.7616341
486	E	0.31516954	0.31516954	0.31516954	0.75766516
487	G	0.32625598	0.32625598	0.32625598	0.78431684
488	E	0.30770716	0.30770716	0.30770716	0.73972565
489	E	0.3461428	0.3461428	0.3461428	0.83212465
490	E	0.36700067	0.36700067	0.36700067	0.8822668
491	E	0.36225888	0.36225888	0.36225888	0.87086755
492	N	0.3753036	0.3753036	0.3753036	0.902227
493	V	0.36977866	0.36977866	0.36977866	0.88894504
494	D	0.35531095	0.35531095	0.35531095	0.8541648
495	T	0.34179738	0.34179738	0.34179738	0.8216783
496	V	0.30932918	0.30932918	0.30932918	0.743625
497	G	0.27723882	0.27723882	0.27723882	0.66648
498	L	0.2537122	0.2537122	0.2537122	0.6099222
499	T	0.21548097	0.21548097	0.21548097	0.5180146
500	T	0.2812938	0.2812938	0.2812938	0.67622817
501	H	0.24568225	0.24568225	0.24568225	0.59061825
502	R	0.24564496	0.24564496	0.24564496	0.5905286
503	L	0.24622884	0.24622884	0.24622884	0.59193224
504	H	0.26984236	0.26984236	0.26984236	0.6486989
505	P	0.29677528	0.29677528	0.29677528	0.7134455
506	L	0.3209066	0.3209066	0.3209066	0.771457
507	L	0.35238892	0.35238892	0.35238892	0.84714025
508	V	0.26871136	0.26871136	0.26871136	0.64598006
509	N	0.37416202	0.37416202	0.37416202	0.8994826
510	I	0.31631082	0.31631082	0.31631082	0.7604088
511	K	0.36455184	0.36455184	0.36455184	0.87637985
512	P	0.37405497	0.37405497	0.37405497	0.8992253
513	R	0.31713846	0.31713846	0.31713846	0.7623984
514	K	0.32959947	0.32959947	0.32959947	0.7923546
