## Supplementary material for "The N-Terminus of *Sophora tonkinensis* Cytochrome P450s Evolves Neutrally yet Encodes Rich Functional Information: A Protein Language Model Analysis": Dataset S1: StonChr2AG042630.1_residue_importance.csv

position	amino_acid	cosine_similarity	abs_cosine	final_score	final_score_norm
1	M	0.47696543	0.47696543	0.47696543	0.9697955
2	D	0.4329249	0.4329249	0.4329249	0.8802496
3	N	0.45747367	0.45747367	0.45747367	0.9301637
4	I	0.44755667	0.44755667	0.44755667	0.90999985
5	W	0.46204504	0.46204504	0.46204504	0.9394585
6	T	0.4715279	0.4715279	0.4715279	0.95873964
7	V	0.46650457	0.46650457	0.46650457	0.9485259
8	F	0.4767903	0.4767903	0.4767903	0.9694395
9	V	0.47452906	0.47452906	0.47452906	0.9648418
10	T	0.47780916	0.47780916	0.47780916	0.97151107
11	T	0.47602046	0.47602046	0.47602046	0.96787417
12	I	0.46702263	0.46702263	0.46702263	0.94957924
13	A	0.4587778	0.4587778	0.4587778	0.9328153
14	F	0.47415176	0.47415176	0.47415176	0.9640746
15	L	0.4638044	0.4638044	0.4638044	0.9430357
16	L	0.46507803	0.46507803	0.46507803	0.94562536
17	C	0.47855473	0.47855473	0.47855473	0.973027
18	I	0.46433675	0.46433675	0.46433675	0.94411814
19	V	0.4667425	0.4667425	0.4667425	0.9490096
20	I	0.46660277	0.46660277	0.46660277	0.9487255
21	L	0.4667561	0.4667561	0.4667561	0.9490373
22	Y	0.47487706	0.47487706	0.47487706	0.96554935
23	N	0.4760942	0.4760942	0.4760942	0.9680241
24	N	0.46737623	0.46737623	0.46737623	0.9502982
25	R	0.47622615	0.47622615	0.47622615	0.9682924
26	L	0.4571307	0.4571307	0.4571307	0.92946637
27	K	0.48080838	0.48080838	0.48080838	0.9776093
28	L	0.4411311	0.4411311	0.4411311	0.8969349
29	I	0.4449799	0.4449799	0.4449799	0.9047606
30	L	0.4326268	0.4326268	0.4326268	0.87964356
31	K	0.4468591	0.4468591	0.4468591	0.9085815
32	S	0.4492867	0.4492867	0.4492867	0.9135174
33	S	0.42727137	0.42727137	0.42727137	0.8687545
34	K	0.42239144	0.42239144	0.42239144	0.85883236
35	H	0.451093	0.451093	0.451093	0.9171901
36	R	0.4306439	0.4306439	0.4306439	0.8756117
37	N	0.41549733	0.41549733	0.41549733	0.84481484
38	Q	0.3663322	0.3663322	0.3663322	0.74484926
39	L	0.258569	0.258569	0.258569	0.5257385
40	P	0.23649098	0.23649098	0.23649098	0.48084804
41	L	0.30971017	0.30971017	0.30971017	0.6297218
42	G	0.20466708	0.20466708	0.20466708	0.41614172
43	T	0.22150996	0.22150996	0.22150996	0.45038772
44	L	0.21453154	0.21453154	0.21453154	0.43619877
45	G	0.088242695	0.088242695	0.088242695	0.17942049
46	W	0.09530109	0.09530109	0.09530109	0.19377206
47	P	0.15099938	0.15099938	0.15099938	0.30702126
48	L	0.05795129	0.05795129	0.05795129	0.11783014
49	I	0.12577692	0.12577692	0.12577692	0.2557374
50	G	0.19600974	0.19600974	0.19600974	0.3985391
51	E	0.08847697	0.08847697	0.08847697	0.17989683
52	T	0.14106373	0.14106373	0.14106373	0.2868195
53	I	0.24220967	0.24220967	0.24220967	0.49247566
54	E	0.26654512	0.26654512	0.26654512	0.541956
55	F	0.24125898	0.24125898	0.24125898	0.49054265
56	I	0.28134596	0.28134596	0.28134596	0.57205
57	S	0.36825562	0.36825562	0.36825562	0.74876004
58	C	0.41120344	0.41120344	0.41120344	0.8360842
59	A	0.37664583	0.37664583	0.37664583	0.76581955
60	Y	0.4154424	0.4154424	0.4154424	0.84470314
61	S	0.43331343	0.43331343	0.43331343	0.8810396
62	D	0.41770014	0.41770014	0.41770014	0.8492937
63	C	0.40079919	0.40079919	0.40079919	0.81492966
64	P	0.34847903	0.34847903	0.34847903	0.7085491
65	E	0.31736407	0.31736407	0.31736407	0.6452842
66	S	0.41979504	0.41979504	0.41979504	0.8535532
67	F	0.23683156	0.23683156	0.23683156	0.48154053
68	M	0.21641771	0.21641771	0.21641771	0.44003385
69	D	0.38988814	0.38988814	0.38988814	0.79274464
70	K	0.41136193	0.41136193	0.41136193	0.83640647
71	R	0.19062698	0.19062698	0.19062698	0.38759455
72	R	0.35138294	0.35138294	0.35138294	0.71445346
73	H	0.42399642	0.42399642	0.42399642	0.86209565
74	M	0.37321532	0.37321532	0.37321532	0.75884444
75	Y	0.3092117	0.3092117	0.3092117	0.6287083
76	G	0.22002183	0.22002183	0.22002183	0.44736195
77	K	0.36211765	0.36211765	0.36211765	0.73627996
78	V	0.16634442	0.16634442	0.16634442	0.33822173
79	F	0.08785054	0.08785054	0.08785054	0.17862314
80	K	0.18070461	0.18070461	0.18070461	0.36741975
81	S	0.09324823	0.09324823	0.09324823	0.18959807
82	H	0.006099114	0.006099114	0.006099114	0.012401096
83	I	0.08179835	0.08179835	0.08179835	0.16631746
84	F	0.09125844	0.09125844	0.09125844	0.18555228
85	G	0.20473096	0.20473096	0.20473096	0.41627163
86	S	0.22894722	0.22894722	0.22894722	0.46550962
87	P	0.185679	0.185679	0.185679	0.377534
88	T	0.107782245	0.107782245	0.107782245	0.21914952
89	I	0.026016569	0.026016569	0.026016569	0.052898493
90	A	0.015706183	0.015706183	0.015706183	0.031934783
91	S	0.02460419	0.02460419	0.02460419	0.05002676
92	T	0.12465215	0.12465215	0.12465215	0.25345042
93	D	0.13122031	0.13122031	0.13122031	0.26680523
94	A	0.20516524	0.20516524	0.20516524	0.4171546
95	D	0.33861455	0.33861455	0.33861455	0.688492
96	V	0.17018263	0.17018263	0.17018263	0.34602582
97	N	-0.103381604	0.103381604	0.103381604	0.21020186
98	K	0.3245912	0.3245912	0.3245912	0.6599788
99	F	0.2866087	0.2866087	0.2866087	0.5827505
100	I	0.12343616	0.12343616	0.12343616	0.25097802
101	L	-0.055762865	0.055762865	0.055762865	0.1133805
102	Q	0.115495495	0.115495495	0.115495495	0.23483257
103	S	0.17389335	0.17389335	0.17389335	0.35357067
104	D	0.018053869	0.018053869	0.018053869	0.03670824
105	A	0.14131847	0.14131847	0.14131847	0.28733742
106	K	0.23171666	0.23171666	0.23171666	0.47114062
107	V	0.01640975	0.01640975	0.01640975	0.033365313
108	F	0.033959508	0.033959508	0.033959508	0.06904857
109	V	0.226661	0.226661	0.226661	0.46086112
110	P	0.12739198	0.12739198	0.12739198	0.25902122
111	S	0.14424446	0.14424446	0.14424446	0.29328674
112	Y	0.107540935	0.107540935	0.107540935	0.21865886
113	P	0.10036466	0.10036466	0.10036466	0.20406763
114	K	0.27970245	0.27970245	0.27970245	0.5687083
115	S	0.1367639	0.1367639	0.1367639	0.2780768
116	L	0.08564189	0.08564189	0.08564189	0.17413238
117	T	0.22096321	0.22096321	0.22096321	0.44927603
118	E	0.22375345	0.22375345	0.22375345	0.45494932
119	L	0.16901326	0.16901326	0.16901326	0.3436482
120	M	0.17448503	0.17448503	0.17448503	0.35477373
121	G	0.18714075	0.18714075	0.18714075	0.38050613
122	K	0.28418532	0.28418532	0.28418532	0.5778231
123	S	0.22867659	0.22867659	0.22867659	0.46495935
124	S	0.023700109	0.023700109	0.023700109	0.048188522
125	I	0.12548232	0.12548232	0.12548232	0.2551384
126	L	0.027259037	0.027259037	0.027259037	0.055424757
127	L	0.009755995	0.009755995	0.009755995	0.019836491
128	I	0.03471099	0.03471099	0.03471099	0.070576526
129	N	0.07825621	0.07825621	0.07825621	0.15911536
130	G	0.1460766	0.1460766	0.1460766	0.29701197
131	N	0.2756672	0.2756672	0.2756672	0.56050354
132	L	0.22815348	0.22815348	0.22815348	0.46389574
133	Q	0.029557101	0.029557101	0.029557101	0.060097322
134	K	0.22424065	0.22424065	0.22424065	0.45593992
135	R	0.26578522	0.26578522	0.26578522	0.5404109
136	I	0.13356566	0.13356566	0.13356566	0.27157396
137	H	0.10117969	0.10117969	0.10117969	0.20572479
138	G	0.29464445	0.29464445	0.29464445	0.59908926
139	L	0.23007557	0.23007557	0.23007557	0.46780384
140	I	0.14526327	0.14526327	0.14526327	0.29535824
141	G	0.21881975	0.21881975	0.21881975	0.44491783
142	S	0.32460338	0.32460338	0.32460338	0.6600036
143	F	0.256885	0.256885	0.256885	0.5223144
144	F	0.17318563	0.17318563	0.17318563	0.35213172
145	K	0.29545534	0.29545534	0.29545534	0.60073805
146	S	0.29159555	0.29159555	0.29159555	0.5928901
147	Q	0.33567974	0.33567974	0.33567974	0.68252474
148	H	0.3867469	0.3867469	0.3867469	0.7863577
149	L	0.29211998	0.29211998	0.29211998	0.59395635
150	K	0.34495607	0.34495607	0.34495607	0.701386
151	A	0.38029963	0.38029963	0.38029963	0.7732487
152	Q	0.38491893	0.38491893	0.38491893	0.78264093
153	I	0.30622602	0.30622602	0.30622602	0.6226376
154	T	0.39066717	0.39066717	0.39066717	0.7943286
155	R	0.40758505	0.40758505	0.40758505	0.82872707
156	D	0.36048365	0.36048365	0.36048365	0.7329576
157	M	0.31605008	0.31605008	0.31605008	0.6426125
158	Q	0.40218818	0.40218818	0.40218818	0.81775385
159	K	0.4242059	0.4242059	0.4242059	0.8625216
160	Y	0.37909132	0.37909132	0.37909132	0.7707919
161	V	0.32728282	0.32728282	0.32728282	0.66545165
162	Q	0.42810774	0.42810774	0.42810774	0.8704551
163	E	0.41612658	0.41612658	0.41612658	0.84609425
164	S	0.3868004	0.3868004	0.3868004	0.7864665
165	M	0.3266267	0.3266267	0.3266267	0.6641175
166	A	0.38941166	0.38941166	0.38941166	0.7917758
167	N	0.4070726	0.4070726	0.4070726	0.8276851
168	W	0.29727995	0.29727995	0.29727995	0.60444796
169	K	0.39459085	0.39459085	0.39459085	0.8023065
170	E	0.3362188	0.3362188	0.3362188	0.6836208
171	D	0.36378995	0.36378995	0.36378995	0.7396802
172	Y	0.3730241	0.3730241	0.3730241	0.75845563
173	P	0.3455402	0.3455402	0.3455402	0.70257366
174	I	0.22243679	0.22243679	0.22243679	0.4522722
175	Y	0.2920689	0.2920689	0.2920689	0.5938525
176	I	0.19757476	0.19757476	0.19757476	0.4017212
177	Q	0.27419123	0.27419123	0.27419123	0.5575025
178	D	0.40754968	0.40754968	0.40754968	0.8286552
179	E	0.2905108	0.2905108	0.2905108	0.5906845
180	T	0.19420995	0.19420995	0.19420995	0.39487964
181	K	0.21954848	0.21954848	0.21954848	0.4463995
182	K	0.3821457	0.3821457	0.3821457	0.7770022
183	I	0.22327283	0.22327283	0.22327283	0.4539721
184	A	0.17131339	0.17131339	0.17131339	0.34832495
185	Y	0.24903005	0.24903005	0.24903005	0.50634325
186	Q	0.40042353	0.40042353	0.40042353	0.81416583
187	V	0.26425293	0.26425293	0.26425293	0.53729534
188	L	0.13448706	0.13448706	0.13448706	0.2734474
189	V	0.27881706	0.27881706	0.27881706	0.56690806
190	K	0.33883458	0.33883458	0.33883458	0.6889394
191	A	0.23119712	0.23119712	0.23119712	0.47008425
192	L	0.2342643	0.2342643	0.2342643	0.47632062
193	V	0.18579878	0.18579878	0.18579878	0.37777755
194	S	0.17603727	0.17603727	0.17603727	0.35792983
195	L	0.391391	0.391391	0.391391	0.7958003
196	D	0.40872127	0.40872127	0.40872127	0.8310373
197	P	0.39820498	0.39820498	0.39820498	0.80965495
198	G	0.39968926	0.39968926	0.39968926	0.81267285
199	E	0.41356695	0.41356695	0.41356695	0.8408898
200	E	0.4351226	0.4351226	0.4351226	0.8847181
201	M	0.43814015	0.43814015	0.43814015	0.8908536
202	E	0.4105685	0.4105685	0.4105685	0.8347932
203	L	0.41848135	0.41848135	0.41848135	0.8508821
204	L	0.40258375	0.40258375	0.40258375	0.8185581
205	K	0.35609156	0.35609156	0.35609156	0.72402734
206	K	0.39363584	0.39363584	0.39363584	0.8003647
207	H	0.3764198	0.3764198	0.3764198	0.76536
208	F	0.2312586	0.2312586	0.2312586	0.47020927
209	Q	0.37679616	0.37679616	0.37679616	0.7661252
210	E	0.40688184	0.40688184	0.40688184	0.8272973
211	F	0.2929279	0.2929279	0.2929279	0.59559906
212	I	0.2740874	0.2740874	0.2740874	0.5572914
213	S	0.34614003	0.34614003	0.34614003	0.7037933
214	G	0.2142957	0.2142957	0.2142957	0.43571925
215	L	0.19858168	0.19858168	0.19858168	0.40376854
216	M	0.24720813	0.24720813	0.24720813	0.5026388
217	S	0.2013664	0.2013664	0.2013664	0.4094306
218	L	0.19861865	0.19861865	0.19861865	0.4038437
219	P	0.2628964	0.2628964	0.2628964	0.53453714
220	I	0.2413661	0.2413661	0.2413661	0.49076045
221	K	0.32078224	0.32078224	0.32078224	0.65223426
222	L	0.16367666	0.16367666	0.16367666	0.3327975
223	P	0.22683856	0.22683856	0.22683856	0.46122214
224	G	0.2068649	0.2068649	0.2068649	0.42061046
225	T	0.12352683	0.12352683	0.12352683	0.25116238
226	K	0.30311954	0.30311954	0.30311954	0.6163213
227	L	0.2058823	0.2058823	0.2058823	0.4186126
228	Y	0.26362765	0.26362765	0.26362765	0.536024
229	R	0.3423814	0.3423814	0.3423814	0.69615096
230	S	0.18191037	0.18191037	0.18191037	0.36987138
231	L	0.23362099	0.23362099	0.23362099	0.4750126
232	Q	0.3135713	0.3135713	0.3135713	0.6375725
233	A	0.2715657	0.2715657	0.2715657	0.55216414
234	K	0.30616087	0.30616087	0.30616087	0.6225052
235	K	0.37995946	0.37995946	0.37995946	0.772557
236	K	0.38850576	0.38850576	0.38850576	0.78993386
237	L	0.28289515	0.28289515	0.28289515	0.57519984
238	V	0.35550416	0.35550416	0.35550416	0.722833
239	K	0.39307496	0.39307496	0.39307496	0.79922426
240	L	0.3839247	0.3839247	0.3839247	0.7806194
241	V	0.33529142	0.33529142	0.33529142	0.6817352
242	K	0.43171743	0.43171743	0.43171743	0.8777945
243	G	0.42837778	0.42837778	0.42837778	0.8710041
244	T	0.37576562	0.37576562	0.37576562	0.76402986
245	I	0.33522984	0.33522984	0.33522984	0.68161
246	Q	0.44007805	0.44007805	0.44007805	0.89479387
247	A	0.46341354	0.46341354	0.46341354	0.942241
248	R	0.34940565	0.34940565	0.34940565	0.7104331
249	R	0.38042933	0.38042933	0.38042933	0.77351236
250	N	0.44581962	0.44581962	0.44581962	0.906468
251	N	0.43695965	0.43695965	0.43695965	0.8884533
252	G	0.41733152	0.41733152	0.41733152	0.8485442
253	I	0.4438209	0.4438209	0.4438209	0.902404
254	S	0.44930142	0.44930142	0.44930142	0.9135474
255	K	0.44576705	0.44576705	0.44576705	0.90636104
256	V	0.43190598	0.43190598	0.43190598	0.8781779
257	P	0.42908224	0.42908224	0.42908224	0.8724365
258	K	0.4025314	0.4025314	0.4025314	0.81845164
259	D	0.27073103	0.27073103	0.27073103	0.550467
260	V	0.21640755	0.21640755	0.21640755	0.4400132
261	V	0.27279985	0.27279985	0.27279985	0.5546735
262	D	0.32294995	0.32294995	0.32294995	0.6566418
263	V	0.40307966	0.40307966	0.40307966	0.8195664
264	L	0.33269766	0.33269766	0.33269766	0.6764614
265	L	0.40166694	0.40166694	0.40166694	0.816694
266	N	0.4595785	0.4595785	0.4595785	0.9344434
267	D	0.45172262	0.45172262	0.45172262	0.9184703
268	A	0.4420931	0.4420931	0.4420931	0.898891
269	S	0.4372404	0.4372404	0.4372404	0.88902414
270	E	0.43979815	0.43979815	0.43979815	0.8942247
271	R	0.43820214	0.43820214	0.43820214	0.89097965
272	L	0.39686933	0.39686933	0.39686933	0.80693924
273	T	0.44488585	0.44488585	0.44488585	0.9045694
274	D	0.39684185	0.39684185	0.39684185	0.80688334
275	D	0.4156298	0.4156298	0.4156298	0.8450842
276	L	0.26455224	0.26455224	0.26455224	0.5379039
277	I	0.32932913	0.32932913	0.32932913	0.6696123
278	A	0.32994348	0.32994348	0.32994348	0.6708614
279	D	0.21932562	0.21932562	0.21932562	0.44594637
280	N	0.13803811	0.13803811	0.13803811	0.2806676
281	I	0.21962988	0.21962988	0.21962988	0.44656503
282	I	0.21237567	0.21237567	0.21237567	0.43181533
283	D	0.14774354	0.14774354	0.14774354	0.30040127
284	M	0.21730793	0.21730793	0.21730793	0.4418439
285	M	0.14132683	0.14132683	0.14132683	0.28735444
286	I	0.08468594	0.08468594	0.08468594	0.17218867
287	P	0.13527001	0.13527001	0.13527001	0.27503935
288	G	0.20950508	0.20950508	0.20950508	0.42597866
289	E	0.17508121	0.17508121	0.17508121	0.3559859
290	D	0.20710206	0.20710206	0.20710206	0.4210927
291	S	0.14067124	0.14067124	0.14067124	0.28602144
292	V	0.1590438	0.1590438	0.1590438	0.32337767
293	P	0.15175752	0.15175752	0.15175752	0.30856276
294	L	0.16347104	0.16347104	0.16347104	0.3323794
295	L	0.19522484	0.19522484	0.19522484	0.39694318
296	M	0.2359815	0.2359815	0.2359815	0.47981215
297	T	0.16582604	0.16582604	0.16582604	0.33716774
298	L	0.13478239	0.13478239	0.13478239	0.27404788
299	A	0.1905577	0.1905577	0.1905577	0.38745368
300	V	0.17318717	0.17318717	0.17318717	0.35213482
301	K	0.17529982	0.17529982	0.17529982	0.3564304
302	Y	0.21817704	0.21817704	0.21817704	0.44361103
303	L	0.17461269	0.17461269	0.17461269	0.35503328
304	S	0.26838478	0.26838478	0.26838478	0.5456965
305	E	0.3606744	0.3606744	0.3606744	0.73334545
306	C	0.2660952	0.2660952	0.2660952	0.54104114
307	P	0.38014674	0.38014674	0.38014674	0.77293783
308	A	0.3273129	0.3273129	0.3273129	0.66551274
309	A	0.22372678	0.22372678	0.22372678	0.45489508
310	L	0.2862363	0.2862363	0.2862363	0.5819933
311	Q	0.4245741	0.4245741	0.4245741	0.8632703
312	Q	0.27255288	0.27255288	0.27255288	0.5541713
313	L	0.21684383	0.21684383	0.21684383	0.44090027
314	T	0.36681208	0.36681208	0.36681208	0.74582493
315	E	0.42006904	0.42006904	0.42006904	0.8541103
316	E	0.28203994	0.28203994	0.28203994	0.573461
317	N	0.17791796	0.17791796	0.17791796	0.36175376
318	M	0.43943578	0.43943578	0.43943578	0.89348793
319	K	0.41770187	0.41770187	0.41770187	0.8492972
320	L	0.30442262	0.30442262	0.30442262	0.6189709
321	K	0.40808058	0.40808058	0.40808058	0.8297346
322	K	0.4524288	0.4524288	0.4524288	0.91990614
323	L	0.39806232	0.39806232	0.39806232	0.80936486
324	K	0.35480893	0.35480893	0.35480893	0.7214194
325	D	0.40444466	0.40444466	0.40444466	0.82234186
326	K	0.41305062	0.41305062	0.41305062	0.83984
327	L	0.3859818	0.3859818	0.3859818	0.784802
328	G	0.3950794	0.3950794	0.3950794	0.80329984
329	E	0.39576584	0.39576584	0.39576584	0.80469555
330	S	0.41926557	0.41926557	0.41926557	0.8524766
331	L	0.32524514	0.32524514	0.32524514	0.66130847
332	C	0.36045563	0.36045563	0.36045563	0.7329006
333	W	0.23889957	0.23889957	0.23889957	0.48574534
334	S	0.35803208	0.35803208	0.35803208	0.7279729
335	D	0.32294443	0.32294443	0.32294443	0.6566306
336	Y	0.29309732	0.29309732	0.29309732	0.59594357
337	L	0.31891388	0.31891388	0.31891388	0.64843535
338	S	0.3373419	0.3373419	0.3373419	0.6859044
339	L	0.11672788	0.11672788	0.11672788	0.23733833
340	P	0.32050014	0.32050014	0.32050014	0.6516607
341	F	0.13082094	0.13082094	0.13082094	0.2659932
342	T	0.029654352	0.029654352	0.029654352	0.060295057
343	Q	0.18739645	0.18739645	0.18739645	0.38102603
344	T	0.2006231	0.2006231	0.2006231	0.40791926
345	V	0.10748157	0.10748157	0.10748157	0.21853817
346	I	0.09740732	0.09740732	0.09740732	0.19805457
347	T	0.23953941	0.23953941	0.23953941	0.48704633
348	E	0.15483674	0.15483674	0.15483674	0.31482363
349	T	-0.026515413	0.026515413	0.026515413	0.053912774
350	L	-0.0453932	0.0453932	0.0453932	0.09229625
351	R	0.13806841	0.13806841	0.13806841	0.2807292
352	M	0.16268452	0.16268452	0.16268452	0.3307802
353	G	0.100523956	0.100523956	0.100523956	0.20439151
354	N	0.099097766	0.099097766	0.099097766	0.2014917
355	I	0.15305375	0.15305375	0.15305375	0.31119832
356	I	0.14627644	0.14627644	0.14627644	0.2974183
357	I	0.060518578	0.060518578	0.060518578	0.12305011
358	G	0.07758803	0.07758803	0.07758803	0.15775678
359	V	-0.00019984871	0.00019984871	0.00019984871	0.00040634474
360	M	0.16550419	0.16550419	0.16550419	0.33651334
361	R	-0.0020779893	0.0020779893	0.0020779893	0.004225096
362	K	0.2523086	0.2523086	0.2523086	0.5130094
363	A	0.038437314	0.038437314	0.038437314	0.07815312
364	I	0.23458071	0.23458071	0.23458071	0.47696397
365	K	0.29795435	0.29795435	0.29795435	0.60581917
366	D	0.31827363	0.31827363	0.31827363	0.6471336
367	V	0.20816505	0.20816505	0.20816505	0.423254
368	E	0.30102015	0.30102015	0.30102015	0.61205274
369	V	0.2109869	0.2109869	0.2109869	0.4289916
370	K	0.24702153	0.24702153	0.24702153	0.50225943
371	G	0.29971114	0.29971114	0.29971114	0.60939115
372	Y	0.26777864	0.26777864	0.26777864	0.54446405
373	L	0.31407392	0.31407392	0.31407392	0.63859445
374	I	0.10672531	0.10672531	0.10672531	0.21700048
375	P	0.11658923	0.11658923	0.11658923	0.23705642
376	K	0.05763809	0.05763809	0.05763809	0.11719332
377	G	0.06669012	0.06669012	0.06669012	0.13559847
378	W	-0.03515609	0.03515609	0.03515609	0.07148153
379	C	0.18328425	0.18328425	0.18328425	0.37266484
380	V	0.14477986	0.14477986	0.14477986	0.29437536
381	F	0.112214066	0.112214066	0.112214066	0.22816056
382	A	0.010021216	0.010021216	0.010021216	0.020375755
383	N	0.058607485	0.058607485	0.058607485	0.119164355
384	F	0.0647911	0.0647911	0.0647911	0.13173726
385	R	0.17283447	0.17283447	0.17283447	0.35141772
386	S	0.20417403	0.20417403	0.20417403	0.41513923
387	V	0.067941636	0.067941636	0.067941636	0.13814312
388	H	-0.10405692	0.10405692	0.10405692	0.21157494
389	L	0.17206635	0.17206635	0.17206635	0.3498559
390	D	0.25078154	0.25078154	0.25078154	0.5099045
391	D	0.31376612	0.31376612	0.31376612	0.63796866
392	K	0.39260024	0.39260024	0.39260024	0.798259
393	N	0.21704204	0.21704204	0.21704204	0.44130328
394	Y	0.16208482	0.16208482	0.16208482	0.32956085
395	D	0.35742283	0.35742283	0.35742283	0.72673416
396	W	0.31502673	0.31502673	0.31502673	0.6405318
397	P	0.13151771	0.13151771	0.13151771	0.26740992
398	Y	0.24941175	0.24941175	0.24941175	0.50711936
399	Q	0.3423637	0.3423637	0.3423637	0.69611496
400	F	0.05006463	0.05006463	0.05006463	0.101794496
401	N	0.16838554	0.16838554	0.16838554	0.34237185
402	P	-0.006950166	0.006950166	0.006950166	0.014131507
403	W	0.16840185	0.16840185	0.16840185	0.34240505
404	R	0.15209404	0.15209404	0.15209404	0.309247
405	W	0.08340652	0.08340652	0.08340652	0.16958728
406	Q	0.25499955	0.25499955	0.25499955	0.51848084
407	D	0.3679024	0.3679024	0.3679024	0.74804187
408	K	0.45388758	0.45388758	0.45388758	0.92287225
409	D	0.43406734	0.43406734	0.43406734	0.8825725
410	M	0.41743958	0.41743958	0.41743958	0.8487639
411	S	0.4356579	0.4356579	0.4356579	0.8858065
412	S	0.39047015	0.39047015	0.39047015	0.793928
413	S	0.37871	0.37871	0.37871	0.77001655
414	N	0.39886233	0.39886233	0.39886233	0.8109915
415	F	0.16748676	0.16748676	0.16748676	0.3405444
416	T	0.21655677	0.21655677	0.21655677	0.4403166
417	P	0.118168876	0.118168876	0.118168876	0.24026825
418	F	0.061837215	0.061837215	0.061837215	0.12573124
419	G	-0.026616024	0.026616024	0.026616024	0.05411734
420	G	0.037079565	0.037079565	0.037079565	0.07539246
421	G	0.039768476	0.039768476	0.039768476	0.08085972
422	Q	0.04288209	0.04288209	0.04288209	0.08719051
423	R	-0.050652336	0.050652336	0.050652336	0.10298946
424	L	-0.050310705	0.050310705	0.050310705	0.10229483
425	C	0.001467806	0.001467806	0.001467806	0.002984434
426	P	-0.050793618	0.050793618	0.050793618	0.103276715
427	G	0.079002194	0.079002194	0.079002194	0.16063213
428	L	0.0097000385	0.0097000385	0.0097000385	0.019722717
429	D	0.17485398	0.17485398	0.17485398	0.3555239
430	L	0.08579221	0.08579221	0.08579221	0.17443803
431	A	0.02934105	0.02934105	0.02934105	0.059658032
432	R	0.22417504	0.22417504	0.22417504	0.45580652
433	L	0.19860163	0.19860163	0.19860163	0.4038091
434	E	0.16057411	0.16057411	0.16057411	0.32648918
435	A	0.052363053	0.052363053	0.052363053	0.10646779
436	S	0.17280269	0.17280269	0.17280269	0.35135308
437	I	0.2211851	0.2211851	0.2211851	0.4497272
438	F	0.1750503	0.1750503	0.1750503	0.3559231
439	L	0.19276132	0.19276132	0.19276132	0.39193422
440	H	0.19688977	0.19688977	0.19688977	0.40032843
441	P	0.39832565	0.39832565	0.39832565	0.8099003
442	F	0.25279742	0.25279742	0.25279742	0.51400334
443	V	0.2910657	0.2910657	0.2910657	0.59181273
444	T	0.3018535	0.3018535	0.3018535	0.6137472
445	Q	0.46757558	0.46757558	0.46757558	0.9507035
446	F	0.41359618	0.41359618	0.41359618	0.8409493
447	R	0.4918206	0.4918206	0.4918206	1.0
