## Supplementary material for "The N-Terminus of *Sophora tonkinensis* Cytochrome P450s Evolves Neutrally yet Encodes Rich Functional Information: A Protein Language Model Analysis": Dataset S1: StonChr2AG044080.1_residue_importance.csv

position	amino_acid	cosine_similarity	abs_cosine	final_score	final_score_norm
1	M	0.4761295	0.4761295	0.4761295	0.87177616
2	A	0.41528437	0.41528437	0.41528437	0.76037085
3	I	0.47819784	0.47819784	0.47819784	0.8755632
4	E	0.497795	0.497795	0.497795	0.91144484
5	L	0.5028149	0.5028149	0.5028149	0.9206361
6	T	0.5096292	0.5096292	0.5096292	0.93311286
7	G	0.5063884	0.5063884	0.5063884	0.92717916
8	P	0.50776386	0.50776386	0.50776386	0.9296975
9	S	0.51618767	0.51618767	0.51618767	0.9451212
10	W	0.5283289	0.5283289	0.5283289	0.9673514
11	V	0.50924873	0.50924873	0.50924873	0.93241626
12	S	0.53800684	0.53800684	0.53800684	0.98507136
13	T	0.53979474	0.53979474	0.53979474	0.9883449
14	S	0.5423751	0.5423751	0.5423751	0.99306947
15	A	0.5271268	0.5271268	0.5271268	0.96515036
16	T	0.54413724	0.54413724	0.54413724	0.99629587
17	W	0.5450732	0.5450732	0.5450732	0.9980096
18	L	0.5285646	0.5285646	0.5285646	0.9677829
19	A	0.5257659	0.5257659	0.5257659	0.9626586
20	T	0.53770375	0.53770375	0.53770375	0.9845164
21	F	0.5461603	0.5461603	0.5461603	1.0
22	A	0.5185283	0.5185283	0.5185283	0.9494068
23	I	0.53392875	0.53392875	0.53392875	0.9776045
24	I	0.5270481	0.5270481	0.5270481	0.9650063
25	L	0.5273009	0.5273009	0.5273009	0.9654691
26	L	0.5383793	0.5383793	0.5383793	0.9857533
27	F	0.5331592	0.5331592	0.5331592	0.97619545
28	Y	0.5403953	0.5403953	0.5403953	0.98944455
29	R	0.5314713	0.5314713	0.5314713	0.973105
30	H	0.5360063	0.5360063	0.5360063	0.98140836
31	L	0.50835407	0.50835407	0.50835407	0.93077815
32	R	0.49333027	0.49333027	0.49333027	0.9032701
33	L	0.4900528	0.4900528	0.4900528	0.8972692
34	R	0.47967407	0.47967407	0.47967407	0.8782661
35	Q	0.5054879	0.5054879	0.5054879	0.9255304
36	Y	0.45931506	0.45931506	0.45931506	0.84098953
37	N	0.39620823	0.39620823	0.39620823	0.7254431
38	L	0.32121164	0.32121164	0.32121164	0.5881271
39	P	0.22148599	0.22148599	0.22148599	0.40553296
40	P	0.263864	0.263864	0.263864	0.4831256
41	G	0.21299899	0.21299899	0.21299899	0.38999355
42	P	0.16696206	0.16696206	0.16696206	0.30570158
43	K	0.20760588	0.20760588	0.20760588	0.38011897
44	P	0.14556551	0.14556551	0.14556551	0.26652527
45	W	0.041838348	0.041838348	0.041838348	0.07660452
46	L	0.13012417	0.13012417	0.13012417	0.23825271
47	I	0.0115682455	0.0115682455	0.0115682455	0.021181045
48	I	-0.021702252	0.021702252	0.021702252	0.03973605
49	G	0.14611208	0.14611208	0.14611208	0.26752603
50	N	0.025129974	0.025129974	0.025129974	0.046012085
51	L	0.05215917	0.05215917	0.05215917	0.09550159
52	N	0.07681529	0.07681529	0.07681529	0.14064606
53	L	0.17229792	0.17229792	0.17229792	0.31547135
54	I	0.21419656	0.21419656	0.21419656	0.39218625
55	G	0.19033259	0.19033259	0.19033259	0.34849218
56	P	0.28610635	0.28610635	0.28610635	0.5238505
57	L	0.18252157	0.18252157	0.18252157	0.3341905
58	P	0.24425559	0.24425559	0.24425559	0.44722328
59	H	0.03588826	0.03588826	0.03588826	0.06571012
60	R	0.27520472	0.27520472	0.27520472	0.50389004
61	S	0.2323181	0.2323181	0.2323181	0.42536616
62	I	0.21194738	0.21194738	0.21194738	0.3880681
63	H	0.2883488	0.2883488	0.2883488	0.52795637
64	A	0.40877813	0.40877813	0.40877813	0.7484582
65	L	0.30139837	0.30139837	0.30139837	0.55184966
66	S	0.23654369	0.23654369	0.23654369	0.43310305
67	R	0.4221386	0.4221386	0.4221386	0.7729207
68	K	0.37271026	0.37271026	0.37271026	0.6824192
69	Y	0.3186631	0.3186631	0.3186631	0.58346075
70	G	0.21099015	0.21099015	0.21099015	0.38631544
71	P	0.3098236	0.3098236	0.3098236	0.56727594
72	I	0.05382586	0.05382586	0.05382586	0.098553225
73	M	-0.021447457	0.021447457	0.021447457	0.03926953
74	H	0.15383303	0.15383303	0.15383303	0.2816628
75	V	0.15934725	0.15934725	0.15934725	0.29175913
76	W	0.23669532	0.23669532	0.23669532	0.4333807
77	F	0.1314889	0.1314889	0.1314889	0.24075149
78	G	0.18142466	0.18142466	0.18142466	0.33218208
79	F	0.18668199	0.18668199	0.18668199	0.34180805
80	N	0.16938055	0.16938055	0.16938055	0.31012973
81	P	0.25090933	0.25090933	0.25090933	0.45940605
82	V	0.09661651	0.09661651	0.09661651	0.17690139
83	V	0.045537833	0.045537833	0.045537833	0.08337815
84	V	-0.036600932	0.036600932	0.036600932	0.067015
85	G	0.07349458	0.07349458	0.07349458	0.13456596
86	S	-0.020898161	0.020898161	0.020898161	0.03826379
87	S	0.114764936	0.114764936	0.114764936	0.21013051
88	I	0.16528843	0.16528843	0.16528843	0.30263722
89	E	0.36273172	0.36273172	0.36273172	0.66414887
90	M	0.13786408	0.13786408	0.13786408	0.2524242
91	A	0.0921428	0.0921428	0.0921428	0.16871017
92	K	0.2296858	0.2296858	0.2296858	0.4205465
93	A	0.2838655	0.2838655	0.2838655	0.5197476
94	M	0.002763855	0.002763855	0.002763855	0.00506052
95	L	-0.06673962	0.06673962	0.06673962	0.12219786
96	K	-0.04238607	0.04238607	0.04238607	0.077607386
97	T	0.017653652	0.017653652	0.017653652	0.032323208
98	H	-0.08571841	0.08571841	0.08571841	0.15694734
99	D	-0.056902576	0.056902576	0.056902576	0.10418659
100	A	0.005246457	0.005246457	0.005246457	0.009606076
101	T	0.011103383	0.011103383	0.011103383	0.020329898
102	L	-0.09852302	0.09852302	0.09852302	0.18039213
103	A	-0.10780116	0.10780116	0.10780116	0.19738008
104	G	0.02469723	0.02469723	0.02469723	0.045219745
105	R	0.034022566	0.034022566	0.034022566	0.062294107
106	P	0.07295416	0.07295416	0.07295416	0.13357647
107	K	0.20695938	0.20695938	0.20695938	0.37893525
108	F	0.07243314	0.07243314	0.07243314	0.1326225
109	A	0.09957972	0.09957972	0.09957972	0.18232691
110	A	-0.030965531	0.030965531	0.030965531	0.056696784
111	G	0.08674405	0.08674405	0.08674405	0.15882526
112	K	0.30295262	0.30295262	0.30295262	0.5546954
113	Y	0.17606494	0.17606494	0.17606494	0.32236862
114	T	0.15745564	0.15745564	0.15745564	0.28829566
115	T	0.044751666	0.044751666	0.044751666	0.08193871
116	Y	0.09171057	0.09171057	0.09171057	0.16791879
117	N	0.09674373	0.09674373	0.09674373	0.17713432
118	Y	0.14392962	0.14392962	0.14392962	0.26353
119	S	0.057086267	0.057086267	0.057086267	0.10452292
120	D	-0.04655436	0.04655436	0.04655436	0.08523937
121	I	0.015488779	0.015488779	0.015488779	0.028359402
122	T	-0.13000664	0.13000664	0.13000664	0.23803753
123	W	-0.0038713603	0.0038713603	0.0038713603	0.0070883227
124	S	-0.105324574	0.105324574	0.105324574	0.19284554
125	Q	0.08788296	0.08788296	0.08788296	0.16091056
126	Y	-0.019052122	0.019052122	0.019052122	0.034883756
127	G	0.060564592	0.060564592	0.060564592	0.11089161
128	P	0.21705188	0.21705188	0.21705188	0.39741424
129	Y	0.12086176	0.12086176	0.12086176	0.22129357
130	W	0.007319124	0.007319124	0.007319124	0.013401055
131	R	0.08554733	0.08554733	0.08554733	0.1566341
132	Q	0.09852629	0.09852629	0.09852629	0.18039812
133	A	-0.00918612	0.00918612	0.00918612	0.016819458
134	R	-0.016363943	0.016363943	0.016363943	0.029961796
135	R	0.09047447	0.09047447	0.09047447	0.16565554
136	M	0.11756542	0.11756542	0.11756542	0.21525809
137	C	0.022789188	0.022789188	0.022789188	0.04172619
138	L	0.14868364	0.14868364	0.14868364	0.27223444
139	M	0.15775563	0.15775563	0.15775563	0.28884494
140	E	0.14250809	0.14250809	0.14250809	0.26092723
141	L	0.033163182	0.033163182	0.033163182	0.060720604
142	F	-0.012109427	0.012109427	0.012109427	0.02217193
143	S	0.118828356	0.118828356	0.118828356	0.21757048
144	A	0.16265091	0.16265091	0.16265091	0.29780802
145	K	0.22103225	0.22103225	0.22103225	0.40470216
146	R	0.09431598	0.09431598	0.09431598	0.1726892
147	L	0.12867203	0.12867203	0.12867203	0.2355939
148	E	0.29112262	0.29112262	0.29112262	0.5330351
149	S	0.30292335	0.30292335	0.30292335	0.55464184
150	Y	0.16699336	0.16699336	0.16699336	0.3057589
151	E	0.27257338	0.27257338	0.27257338	0.49907213
152	Y	0.25359276	0.25359276	0.25359276	0.4643193
153	I	0.19548218	0.19548218	0.19548218	0.3579209
154	R	0.0897064	0.0897064	0.0897064	0.16424921
155	N	0.35115716	0.35115716	0.35115716	0.64295626
156	Q	0.37810904	0.37810904	0.37810904	0.6923042
157	E	0.16045061	0.16045061	0.16045061	0.29377934
158	L	0.20003729	0.20003729	0.20003729	0.36626112
159	H	0.3887861	0.3887861	0.3887861	0.7118535
160	A	0.3413338	0.3413338	0.3413338	0.62497
161	F	0.23862302	0.23862302	0.23862302	0.43691024
162	L	0.33734897	0.33734897	0.33734897	0.61767393
163	N	0.43841723	0.43841723	0.43841723	0.8027263
164	E	0.43388814	0.43388814	0.43388814	0.7944337
165	L	0.33724454	0.33724454	0.33724454	0.6174827
166	F	0.41650662	0.41650662	0.41650662	0.76260877
167	N	0.45750636	0.45750636	0.45750636	0.83767784
168	Y	0.41750577	0.41750577	0.41750577	0.76443815
169	A	0.2663445	0.2663445	0.2663445	0.48766726
170	N	0.40366432	0.40366432	0.40366432	0.739095
171	K	0.41178772	0.41178772	0.41178772	0.75396866
172	T	0.36155704	0.36155704	0.36155704	0.66199803
173	I	0.30103534	0.30103534	0.30103534	0.551185
174	L	0.30881223	0.30881223	0.30881223	0.5654242
175	L	0.22500148	0.22500148	0.22500148	0.4119697
176	K	0.26331618	0.26331618	0.26331618	0.48212254
177	D	0.42209113	0.42209113	0.42209113	0.7728338
178	H	0.3255442	0.3255442	0.3255442	0.59605986
179	L	0.19839491	0.19839491	0.19839491	0.363254
180	S	0.29340586	0.29340586	0.29340586	0.53721565
181	T	0.33222893	0.33222893	0.33222893	0.6082993
182	L	0.17268498	0.17268498	0.17268498	0.31618005
183	S	0.15367936	0.15367936	0.15367936	0.28138143
184	L	0.2157531	0.2157531	0.2157531	0.39503622
185	N	0.3251454	0.3251454	0.3251454	0.59532964
186	V	0.21064255	0.21064255	0.21064255	0.385679
187	I	0.021559732	0.021559732	0.021559732	0.039475102
188	S	0.14495495	0.14495495	0.14495495	0.26540735
189	R	0.22971638	0.22971638	0.22971638	0.4206025
190	M	0.093094885	0.093094885	0.093094885	0.17045341
191	V	0.12946968	0.12946968	0.12946968	0.23705436
192	L	0.09691463	0.09691463	0.09691463	0.17744723
193	G	0.17884366	0.17884366	0.17884366	0.32745636
194	K	0.3454172	0.3454172	0.3454172	0.6324466
195	K	0.27060917	0.27060917	0.27060917	0.49547574
196	Y	0.35180613	0.35180613	0.35180613	0.6441445
197	T	0.3599386	0.3599386	0.3599386	0.6590347
198	E	0.43561146	0.43561146	0.43561146	0.79758906
199	K	0.45577404	0.45577404	0.45577404	0.83450603
200	S	0.47051167	0.47051167	0.47051167	0.8614901
201	L	0.4426456	0.4426456	0.4426456	0.8104683
202	E	0.46481022	0.46481022	0.46481022	0.851051
203	N	0.45596197	0.45596197	0.45596197	0.83485013
204	S	0.46122783	0.46122783	0.46122783	0.8444917
205	I	0.41544604	0.41544604	0.41544604	0.7606669
206	I	0.4150119	0.4150119	0.4150119	0.759872
207	S	0.42622724	0.42622724	0.42622724	0.7804069
208	P	0.39055917	0.39055917	0.39055917	0.71509993
209	D	0.42256793	0.42256793	0.42256793	0.7737068
210	E	0.41359004	0.41359004	0.41359004	0.7572686
211	F	0.32911927	0.32911927	0.32911927	0.60260564
212	K	0.37475038	0.37475038	0.37475038	0.6861546
213	K	0.4467933	0.4467933	0.4467933	0.8180626
214	M	0.33965635	0.33965635	0.33965635	0.62189865
215	L	0.2753588	0.2753588	0.2753588	0.50417215
216	D	0.3753088	0.3753088	0.3753088	0.68717706
217	E	0.33737257	0.33737257	0.33737257	0.61771715
218	L	0.2644774	0.2644774	0.2644774	0.4842487
219	F	0.21267001	0.21267001	0.21267001	0.3893912
220	L	0.30884147	0.30884147	0.30884147	0.5654777
221	L	0.23532058	0.23532058	0.23532058	0.4308636
222	N	0.20077142	0.20077142	0.20077142	0.3676053
223	G	0.1039542	0.1039542	0.1039542	0.19033644
224	V	0.10808889	0.10808889	0.10808889	0.1979069
225	L	0.14518897	0.14518897	0.14518897	0.26583582
226	N	0.06230163	0.06230163	0.06230163	0.11407206
227	I	0.14869879	0.14869879	0.14869879	0.2722622
228	G	0.07268535	0.07268535	0.07268535	0.1330843
229	D	0.030785996	0.030785996	0.030785996	0.05636806
230	F	0.08812562	0.08812562	0.08812562	0.16135485
231	I	-0.0064681405	0.0064681405	0.0064681405	0.011842934
232	P	0.115957625	0.115957625	0.115957625	0.21231428
233	W	0.18640351	0.18640351	0.18640351	0.3412982
234	I	0.14804804	0.14804804	0.14804804	0.2710707
235	N	0.24796808	0.24796808	0.24796808	0.4540207
236	F	0.2461927	0.2461927	0.2461927	0.45077005
237	L	0.19121666	0.19121666	0.19121666	0.3501109
238	D	0.18900123	0.18900123	0.18900123	0.34605452
239	L	0.22848986	0.22848986	0.22848986	0.41835678
240	Q	0.047065426	0.047065426	0.047065426	0.086175114
241	G	0.16761263	0.16761263	0.16761263	0.30689275
242	Y	0.23367816	0.23367816	0.23367816	0.4278564
243	I	0.25661483	0.25661483	0.25661483	0.4698526
244	K	0.30860513	0.30860513	0.30860513	0.565045
245	R	0.3201143	0.3201143	0.3201143	0.5861179
246	M	0.1227517	0.1227517	0.1227517	0.22475398
247	K	0.38593397	0.38593397	0.38593397	0.7066313
248	A	0.38293126	0.38293126	0.38293126	0.7011335
249	L	0.28929034	0.28929034	0.28929034	0.5296803
250	A	0.25286987	0.25286987	0.25286987	0.46299574
251	K	0.39024293	0.39024293	0.39024293	0.7145209
252	K	0.41346025	0.41346025	0.41346025	0.75703096
253	F	0.2621072	0.2621072	0.2621072	0.4799089
254	D	0.24179195	0.24179195	0.24179195	0.44271243
255	R	0.3798492	0.3798492	0.3798492	0.69549036
256	F	0.29490185	0.29490185	0.29490185	0.5399548
257	M	0.23581159	0.23581159	0.23581159	0.4317626
258	E	0.26405054	0.26405054	0.26405054	0.48346713
259	H	0.43238917	0.43238917	0.43238917	0.79168916
260	V	0.2521073	0.2521073	0.2521073	0.46159947
261	L	0.24714364	0.24714364	0.24714364	0.4525112
262	D	0.40291497	0.40291497	0.40291497	0.73772293
263	E	0.40378454	0.40378454	0.40378454	0.7393151
264	H	0.22027339	0.22027339	0.22027339	0.4033127
265	I	0.41544828	0.41544828	0.41544828	0.76067096
266	E	0.46920654	0.46920654	0.46920654	0.85910046
267	R	0.40609276	0.40609276	0.40609276	0.74354136
268	R	0.35885963	0.35885963	0.35885963	0.6570592
269	K	0.4564755	0.4564755	0.4564755	0.83579034
270	G	0.4212938	0.4212938	0.4212938	0.7713739
271	V	0.45329937	0.45329937	0.45329937	0.829975
272	K	0.42295542	0.42295542	0.42295542	0.7744163
273	D	0.45302397	0.45302397	0.45302397	0.82947075
274	Y	0.452383	0.452383	0.452383	0.82829714
275	V	0.42218032	0.42218032	0.42218032	0.77299714
276	A	0.358351	0.358351	0.358351	0.65612787
277	K	0.37887505	0.37887505	0.37887505	0.6937067
278	D	0.15522447	0.15522447	0.15522447	0.28421047
279	M	0.096337914	0.096337914	0.096337914	0.17639129
280	V	0.09981558	0.09981558	0.09981558	0.18275876
281	D	0.23916037	0.23916037	0.23916037	0.4378941
282	V	0.28985372	0.28985372	0.28985372	0.5307118
283	L	0.18433514	0.18433514	0.18433514	0.33751106
284	L	0.292091	0.292091	0.292091	0.5348082
285	Q	0.44533956	0.44533956	0.44533956	0.81540084
286	L	0.4162885	0.4162885	0.4162885	0.7622094
287	A	0.35530433	0.35530433	0.35530433	0.65054953
288	E	0.4101714	0.4101714	0.4101714	0.75100917
289	D	0.39956337	0.39956337	0.39956337	0.7315863
290	P	0.40819353	0.40819353	0.40819353	0.74738777
291	T	0.4135413	0.4135413	0.4135413	0.7571794
292	L	0.3895222	0.3895222	0.3895222	0.7132012
293	E	0.37466213	0.37466213	0.37466213	0.685993
294	V	0.37901014	0.37901014	0.37901014	0.69395405
295	K	0.40675807	0.40675807	0.40675807	0.7447595
296	L	0.37378332	0.37378332	0.37378332	0.6843839
297	E	0.40780815	0.40780815	0.40780815	0.74668217
298	R	0.3429407	0.3429407	0.3429407	0.62791216
299	H	0.38205367	0.38205367	0.38205367	0.69952667
300	G	0.28904852	0.28904852	0.28904852	0.52923757
301	V	0.25739822	0.25739822	0.25739822	0.47128695
302	K	0.19364558	0.19364558	0.19364558	0.35455817
303	A	0.14288782	0.14288782	0.14288782	0.2616225
304	F	0.19519897	0.19519897	0.19519897	0.35740235
305	T	0.18198942	0.18198942	0.18198942	0.33321613
306	Q	0.15782946	0.15782946	0.15782946	0.28898013
307	D	0.13546765	0.13546765	0.13546765	0.24803643
308	L	0.12503664	0.12503664	0.12503664	0.22893763
309	I	0.101726405	0.101726405	0.101726405	0.18625742
310	A	0.04671214	0.04671214	0.04671214	0.08552826
311	G	0.07843611	0.07843611	0.07843611	0.14361371
312	G	0.22309457	0.22309457	0.22309457	0.4084782
313	T	0.086288884	0.086288884	0.086288884	0.15799187
314	E	0.15667368	0.15667368	0.15667368	0.28686392
315	S	0.114296585	0.114296585	0.114296585	0.20927297
316	S	0.091154166	0.091154166	0.091154166	0.16690002
317	A	0.083580166	0.083580166	0.083580166	0.1530323
318	V	0.12417701	0.12417701	0.12417701	0.22736368
319	T	0.17837206	0.17837206	0.17837206	0.32659286
320	V	0.1901133	0.1901133	0.1901133	0.34809068
321	E	0.19954807	0.19954807	0.19954807	0.3653654
322	W	0.13338432	0.13338432	0.13338432	0.24422193
323	A	0.19992831	0.19992831	0.19992831	0.36606163
324	I	0.10464919	0.10464919	0.10464919	0.19160894
325	S	0.10832561	0.10832561	0.10832561	0.19834033
326	E	0.067491256	0.067491256	0.067491256	0.123574086
327	L	0.22889405	0.22889405	0.22889405	0.41909686
328	L	0.12259595	0.12259595	0.12259595	0.22446881
329	K	0.31177527	0.31177527	0.31177527	0.5708494
330	K	0.33291525	0.33291525	0.33291525	0.60955596
331	P	0.39499947	0.39499947	0.39499947	0.72322994
332	E	0.47842315	0.47842315	0.47842315	0.8759757
333	L	0.35662177	0.35662177	0.35662177	0.65296173
334	F	0.3382455	0.3382455	0.3382455	0.61931545
335	N	0.44840956	0.44840956	0.44840956	0.8210219
336	Q	0.5017969	0.5017969	0.5017969	0.9187722
337	A	0.2695363	0.2695363	0.2695363	0.49351132
338	T	0.40446854	0.40446854	0.40446854	0.74056745
339	E	0.47690338	0.47690338	0.47690338	0.8731931
340	E	0.35526192	0.35526192	0.35526192	0.6504719
341	L	0.18799326	0.18799326	0.18799326	0.34420896
342	D	0.29927954	0.29927954	0.29927954	0.5479702
343	R	0.40781718	0.40781718	0.40781718	0.74669874
344	V	0.3677948	0.3677948	0.3677948	0.6734192
345	I	0.16168052	0.16168052	0.16168052	0.29603127
346	G	0.30283982	0.30283982	0.30283982	0.5544889
347	R	0.3058736	0.3058736	0.3058736	0.56004363
348	E	0.28673372	0.28673372	0.28673372	0.5249992
349	R	0.31920937	0.31920937	0.31920937	0.584461
350	W	0.33210823	0.33210823	0.33210823	0.6080783
351	V	0.21161605	0.21161605	0.21161605	0.38746145
352	E	0.29774308	0.29774308	0.29774308	0.54515696
353	E	0.20457444	0.20457444	0.20457444	0.3745685
354	K	0.3459515	0.3459515	0.3459515	0.6334249
355	D	0.27268863	0.27268863	0.27268863	0.49928316
356	I	0.32501274	0.32501274	0.32501274	0.59508675
357	V	0.3466184	0.3466184	0.3466184	0.63464594
358	N	0.3111364	0.3111364	0.3111364	0.5696796
359	L	0.16739322	0.16739322	0.16739322	0.30649102
360	P	0.2927038	0.2927038	0.2927038	0.5359302
361	Y	0.22287324	0.22287324	0.22287324	0.40807295
362	I	0.099331	0.099331	0.099331	0.18187152
363	N	0.2674429	0.2674429	0.2674429	0.48967844
364	A	0.14720754	0.14720754	0.14720754	0.26953176
365	I	0.10158487	0.10158487	0.10158487	0.18599828
366	A	0.14530754	0.14530754	0.14530754	0.26605293
367	K	0.13845597	0.13845597	0.13845597	0.25350794
368	E	0.07914053	0.07914053	0.07914053	0.14490348
369	A	0.018614173	0.018614173	0.018614173	0.034081887
370	M	-0.0065582045	0.0065582045	0.0065582045	0.012007839
371	R	0.107599765	0.107599765	0.107599765	0.19701134
372	L	-0.014274597	0.014274597	0.014274597	0.02613628
373	H	0.03366142	0.03366142	0.03366142	0.061632864
374	P	0.09369943	0.09369943	0.09369943	0.17156032
375	V	-0.016871313	0.016871313	0.016871313	0.030890772
376	A	-0.026562016	0.026562016	0.026562016	0.048634104
377	P	0.085001186	0.085001186	0.085001186	0.15563414
378	M	0.09861224	0.09861224	0.09861224	0.1805555
379	L	0.0036645436	0.0036645436	0.0036645436	0.0067096488
380	V	-0.04487358	0.04487358	0.04487358	0.082161926
381	P	0.04382947	0.04382947	0.04382947	0.080250196
382	R	0.041818574	0.041818574	0.041818574	0.07656832
383	M	0.18576248	0.18576248	0.18576248	0.3401245
384	A	-0.023596026	0.023596026	0.023596026	0.04320348
385	R	0.15314008	0.15314008	0.15314008	0.28039402
386	E	0.29562974	0.29562974	0.29562974	0.54128754
387	D	0.32457864	0.32457864	0.32457864	0.5942919
388	C	0.17865553	0.17865553	0.17865553	0.3271119
389	N	0.31655836	0.31655836	0.31655836	0.57960707
390	I	0.28758207	0.28758207	0.28758207	0.5265525
391	D	0.29798922	0.29798922	0.29798922	0.5456076
392	G	0.351942	0.351942	0.351942	0.64439327
393	Y	0.27804834	0.27804834	0.27804834	0.50909656
394	D	0.3275698	0.3275698	0.3275698	0.59976864
395	I	0.14197068	0.14197068	0.14197068	0.25994325
396	P	0.17478047	0.17478047	0.17478047	0.3200168
397	K	0.18699464	0.18699464	0.18699464	0.34238052
398	G	0.1196354	0.1196354	0.1196354	0.21904816
399	T	0.026712552	0.026712552	0.026712552	0.04890973
400	Q	0.11341244	0.11341244	0.11341244	0.20765413
401	V	0.113368146	0.113368146	0.113368146	0.20757303
402	L	0.08133349	0.08133349	0.08133349	0.14891872
403	V	-0.033282578	0.033282578	0.033282578	0.060939215
404	N	0.0057220594	0.0057220594	0.0057220594	0.010476886
405	I	-0.06791756	0.06791756	0.06791756	0.12435464
406	W	0.06124023	0.06124023	0.06124023	0.112128675
407	T	0.069912195	0.069912195	0.069912195	0.12800674
408	I	0.117839165	0.117839165	0.117839165	0.2157593
409	G	-0.021881629	0.021881629	0.021881629	0.040064484
410	R	0.10522316	0.10522316	0.10522316	0.19265985
411	D	0.21878903	0.21878903	0.21878903	0.40059492
412	P	0.32404786	0.32404786	0.32404786	0.5933201
413	K	0.36407351	0.36407351	0.36407351	0.66660565
414	L	0.19112696	0.19112696	0.19112696	0.34994665
415	W	0.18738219	0.18738219	0.18738219	0.34309012
416	N	0.36512423	0.36512423	0.36512423	0.66852945
417	N	0.35922408	0.35922408	0.35922408	0.65772647
418	P	0.22202438	0.22202438	0.22202438	0.40651873
419	D	0.31974727	0.31974727	0.31974727	0.5854458
420	E	0.3774449	0.3774449	0.3774449	0.69108814
421	F	0.12623937	0.12623937	0.12623937	0.2311398
422	Q	0.3422	0.3422	0.3422	0.62655604
423	P	0.16113685	0.16113685	0.16113685	0.29503584
424	E	0.32573658	0.32573658	0.32573658	0.59641206
425	R	0.20863421	0.20863421	0.20863421	0.38200182
426	F	0.07770739	0.07770739	0.07770739	0.14227946
427	L	0.284848	0.284848	0.284848	0.52154654
428	G	0.36772272	0.36772272	0.36772272	0.6732872
429	K	0.43740463	0.43740463	0.43740463	0.80087227
430	D	0.44118756	0.44118756	0.44118756	0.8077987
431	I	0.39952028	0.39952028	0.39952028	0.73150736
432	D	0.33483684	0.33483684	0.33483684	0.6130743
433	V	0.27378848	0.27378848	0.27378848	0.50129694
434	K	0.29734626	0.29734626	0.29734626	0.54443043
435	G	0.2724181	0.2724181	0.2724181	0.49878785
436	H	0.35250887	0.35250887	0.35250887	0.64543116
437	D	0.3144238	0.3144238	0.3144238	0.5756988
438	Y	0.26277643	0.26277643	0.26277643	0.4811343
439	E	0.22082134	0.22082134	0.22082134	0.40431598
440	L	0.13033144	0.13033144	0.13033144	0.23863222
441	L	0.09418925	0.09418925	0.09418925	0.17245716
442	P	0.09087448	0.09087448	0.09087448	0.16638793
443	F	0.0839672	0.0839672	0.0839672	0.15374096
444	G	0.02000734	0.02000734	0.02000734	0.036632728
445	A	-0.061602566	0.061602566	0.061602566	0.112792104
446	G	0.043207984	0.043207984	0.043207984	0.07911228
447	R	0.004295905	0.004295905	0.004295905	0.007865649
448	R	-0.011012157	0.011012157	0.011012157	0.020162867
449	M	-0.022723725	0.022723725	0.022723725	0.04160633
450	C	0.089790955	0.089790955	0.089790955	0.16440403
451	P	-0.040846728	0.040846728	0.040846728	0.074788906
452	G	0.14234607	0.14234607	0.14234607	0.26063058
453	Y	0.080174096	0.080174096	0.080174096	0.14679591
454	P	0.105949156	0.105949156	0.105949156	0.19398913
455	L	0.062919594	0.062919594	0.062919594	0.11520354
456	G	0.12090536	0.12090536	0.12090536	0.22137341
457	L	0.15344831	0.15344831	0.15344831	0.28095838
458	K	0.20426951	0.20426951	0.20426951	0.3740102
459	V	0.06870035	0.06870035	0.06870035	0.1257879
460	I	0.10870325	0.10870325	0.10870325	0.19903177
461	Q	0.20034146	0.20034146	0.20034146	0.36681807
462	A	0.19250874	0.19250874	0.19250874	0.35247666
463	S	0.15678796	0.15678796	0.15678796	0.28707317
464	L	0.18531354	0.18531354	0.18531354	0.33930248
465	A	0.15621261	0.15621261	0.15621261	0.2860197
466	N	0.15851311	0.15851311	0.15851311	0.29023185
467	L	0.19628066	0.19628066	0.19628066	0.3593829
468	L	0.1652615	0.1652615	0.1652615	0.30258793
469	H	0.22751161	0.22751161	0.22751161	0.41656566
470	G	0.22999175	0.22999175	0.22999175	0.4211067
471	F	0.19164564	0.19164564	0.19164564	0.35089633
472	N	0.3598417	0.3598417	0.3598417	0.65885735
473	W	0.12812927	0.12812927	0.12812927	0.23460013
474	R	0.4148208	0.4148208	0.4148208	0.7595221
475	L	0.2557621	0.2557621	0.2557621	0.46829128
476	P	0.30947694	0.30947694	0.30947694	0.5666413
477	N	0.3863024	0.3863024	0.3863024	0.70730597
478	H	0.38961348	0.38961348	0.38961348	0.7133684
479	M	0.33723077	0.33723077	0.33723077	0.6174575
480	K	0.37922284	0.37922284	0.37922284	0.6943435
481	K	0.40269485	0.40269485	0.40269485	0.7373199
482	E	0.34469673	0.34469673	0.34469673	0.6311274
483	D	0.3601972	0.3601972	0.3601972	0.6595082
484	L	0.30694607	0.30694607	0.30694607	0.5620073
485	N	0.30650002	0.30650002	0.30650002	0.5611906
486	M	0.21551773	0.21551773	0.21551773	0.39460528
487	E	0.30027705	0.30027705	0.30027705	0.5497966
488	E	0.13213314	0.13213314	0.13213314	0.24193107
489	I	0.27835983	0.27835983	0.27835983	0.5096669
490	F	0.2655388	0.2655388	0.2655388	0.4861921
491	G	0.120782465	0.120782465	0.120782465	0.22114839
492	L	0.129075	0.129075	0.129075	0.23633173
493	S	0.11413158	0.11413158	0.11413158	0.20897084
494	T	0.11540771	0.11540771	0.11540771	0.2113074
495	P	0.17777027	0.17777027	0.17777027	0.32549104
496	K	0.11830265	0.11830265	0.11830265	0.21660793
497	K	0.1507164	0.1507164	0.1507164	0.27595633
498	F	0.25820413	0.25820413	0.25820413	0.47276255
499	P	0.27551335	0.27551335	0.27551335	0.50445515
500	L	0.23017634	0.23017634	0.23017634	0.42144468
501	E	0.39555714	0.39555714	0.39555714	0.72425103
502	V	0.19872329	0.19872329	0.19872329	0.36385524
503	V	0.41245326	0.41245326	0.41245326	0.7551872
504	A	0.33619493	0.33619493	0.33619493	0.61556095
505	D	0.438516	0.438516	0.438516	0.80290717
506	P	0.34605098	0.34605098	0.34605098	0.63360703
507	R	0.33397248	0.33397248	0.33397248	0.6114917
508	L	0.341936	0.341936	0.341936	0.6260726
509	P	0.40289247	0.40289247	0.40289247	0.73768175
510	H	0.48783526	0.48783526	0.48783526	0.893209
511	H	0.44810975	0.44810975	0.44810975	0.82047296
512	L	0.39760628	0.39760628	0.39760628	0.7280029
513	Y	0.43620166	0.43620166	0.43620166	0.7986697
514	S	0.47569364	0.47569364	0.47569364	0.8709781
515	L	0.45091465	0.45091465	0.45091465	0.8256087
