## Supplementary material for "The N-Terminus of *Sophora tonkinensis* Cytochrome P450s Evolves Neutrally yet Encodes Rich Functional Information: A Protein Language Model Analysis": Dataset S1: StonChr2AG044120.1_residue_importance.csv

position	amino_acid	cosine_similarity	abs_cosine	final_score	final_score_norm
1	M	0.46178693	0.46178693	0.46178693	0.8667136
2	S	0.42169157	0.42169157	0.42169157	0.79145986
3	I	0.4820983	0.4820983	0.4820983	0.9048354
4	E	0.4879671	0.4879671	0.4879671	0.91585034
5	L	0.48806876	0.48806876	0.48806876	0.91604114
6	V	0.48467493	0.48467493	0.48467493	0.90967137
7	A	0.481951	0.481951	0.481951	0.9045589
8	P	0.5055452	0.5055452	0.5055452	0.9488421
9	G	0.5001663	0.5001663	0.5001663	0.93874663
10	W	0.52588093	0.52588093	0.52588093	0.98700964
11	V	0.5083144	0.5083144	0.5083144	0.9540395
12	S	0.52813804	0.52813804	0.52813804	0.9912459
13	T	0.5328022	0.5328022	0.5328022	1.0
14	L	0.52636296	0.52636296	0.52636296	0.9879143
15	A	0.5106515	0.5106515	0.5106515	0.95842606
16	T	0.5269332	0.5269332	0.5269332	0.9889846
17	L	0.51225543	0.51225543	0.51225543	0.96143633
18	L	0.5004497	0.5004497	0.5004497	0.9392786
19	A	0.5012724	0.5012724	0.5012724	0.9408226
20	T	0.516485	0.516485	0.516485	0.96937466
21	F	0.51454455	0.51454455	0.51454455	0.96573275
22	A	0.49174517	0.49174517	0.49174517	0.92294127
23	V	0.5039434	0.5039434	0.5039434	0.9458357
24	L	0.49204472	0.49204472	0.49204472	0.9235035
25	L	0.49975374	0.49975374	0.49975374	0.9379723
26	L	0.50950325	0.50950325	0.50950325	0.9562709
27	F	0.50640297	0.50640297	0.50640297	0.950452
28	R	0.50441563	0.50441563	0.50441563	0.9467221
29	R	0.50202566	0.50202566	0.50202566	0.9422364
30	L	0.48906282	0.48906282	0.48906282	0.9179069
31	L	0.46252447	0.46252447	0.46252447	0.86809784
32	L	0.4646908	0.4646908	0.4646908	0.8721638
33	R	0.44721437	0.44721437	0.44721437	0.8393628
34	N	0.4580343	0.4580343	0.4580343	0.8596704
35	R	0.4549976	0.4549976	0.4549976	0.8539709
36	Y	0.44892114	0.44892114	0.44892114	0.8425662
37	N	0.38380265	0.38380265	0.38380265	0.72034734
38	L	0.30759618	0.30759618	0.30759618	0.5773177
39	P	0.19843422	0.19843422	0.19843422	0.37243503
40	P	0.24674174	0.24674174	0.24674174	0.46310192
41	G	0.20729129	0.20729129	0.20729129	0.38905862
42	P	0.12855382	0.12855382	0.12855382	0.2412787
43	K	0.1710973	0.1710973	0.1710973	0.3211272
44	P	0.09066387	0.09066387	0.09066387	0.17016421
45	W	-0.032808747	0.032808747	0.032808747	0.061577722
46	P	0.11631832	0.11631832	0.11631832	0.21831426
47	I	-0.054167688	0.054167688	0.054167688	0.10166565
48	I	-0.08332524	0.08332524	0.08332524	0.15639056
49	G	0.10315387	0.10315387	0.10315387	0.1936063
50	N	-0.024448823	0.024448823	0.024448823	0.04588724
51	L	0.0011270887	0.0011270887	0.0011270887	0.002115398
52	N	0.03434402	0.03434402	0.03434402	0.06445923
53	L	0.15553728	0.15553728	0.15553728	0.2919231
54	I	0.19041798	0.19041798	0.19041798	0.3573896
55	G	0.19215697	0.19215697	0.19215697	0.36065346
56	N	0.29339817	0.29339817	0.29339817	0.55066997
57	I	0.2115281	0.2115281	0.2115281	0.39701054
58	P	0.23971492	0.23971492	0.23971492	0.4499135
59	H	0.057136312	0.057136312	0.057136312	0.107237376
60	R	0.27626124	0.27626124	0.27626124	0.51850617
61	S	0.2081634	0.2081634	0.2081634	0.39069542
62	I	0.19352913	0.19352913	0.19352913	0.36322883
63	H	0.25497326	0.25497326	0.25497326	0.47855142
64	A	0.39336288	0.39336288	0.39336288	0.7382906
65	L	0.27627364	0.27627364	0.27627364	0.5185294
66	S	0.19476107	0.19476107	0.19476107	0.365541
67	Q	0.39414814	0.39414814	0.39414814	0.73976445
68	K	0.34564167	0.34564167	0.34564167	0.64872414
69	Y	0.3044625	0.3044625	0.3044625	0.5714362
70	G	0.18223117	0.18223117	0.18223117	0.34202406
71	P	0.26804656	0.26804656	0.26804656	0.5030883
72	I	0.033196304	0.033196304	0.033196304	0.062305115
73	M	-0.043983027	0.043983027	0.043983027	0.082550384
74	H	0.14082798	0.14082798	0.14082798	0.2643157
75	I	0.15482098	0.15482098	0.15482098	0.2905787
76	W	0.21664733	0.21664733	0.21664733	0.40661865
77	F	0.10329443	0.10329443	0.10329443	0.19387013
78	G	0.1517876	0.1517876	0.1517876	0.28488544
79	S	0.16375391	0.16375391	0.16375391	0.30734465
80	N	0.12781468	0.12781468	0.12781468	0.23989141
81	P	0.2315366	0.2315366	0.2315366	0.43456388
82	V	0.08456234	0.08456234	0.08456234	0.15871243
83	V	0.025308406	0.025308406	0.025308406	0.047500562
84	V	-0.057148907	0.057148907	0.057148907	0.10726102
85	G	0.069834106	0.069834106	0.069834106	0.13106947
86	S	-0.033798408	0.033798408	0.033798408	0.06343518
87	S	0.09837514	0.09837514	0.09837514	0.18463726
88	V	0.089072354	0.089072354	0.089072354	0.16717714
89	D	0.34058246	0.34058246	0.34058246	0.6392287
90	M	0.14831655	0.14831655	0.14831655	0.27837074
91	A	0.06848913	0.06848913	0.06848913	0.12854512
92	K	0.22816189	0.22816189	0.22816189	0.42823
93	A	0.2526823	0.2526823	0.2526823	0.4742516
94	M	-0.000453402	0.000453402	0.000453402	0.00085097615
95	L	-0.06474453	0.06474453	0.06474453	0.12151701
96	K	-0.03458941	0.03458941	0.03458941	0.06491979
97	T	0.0035841435	0.0035841435	0.0035841435	0.006726968
98	H	-0.09868373	0.09868373	0.09868373	0.18521644
99	D	-0.056902897	0.056902897	0.056902897	0.10679928
100	A	-0.033997145	0.033997145	0.033997145	0.06380819
101	A	-0.017520553	0.017520553	0.017520553	0.032883782
102	L	-0.119524874	0.119524874	0.119524874	0.22433254
103	A	-0.09763796	0.09763796	0.09763796	0.18325366
104	D	0.061102383	0.061102383	0.061102383	0.11468117
105	R	0.027140155	0.027140155	0.027140155	0.050938517
106	P	0.061825614	0.061825614	0.061825614	0.11603858
107	K	0.18138137	0.18138137	0.18138137	0.3404291
108	I	0.029967582	0.029967582	0.029967582	0.056245226
109	I	0.09579744	0.09579744	0.09579744	0.17979926
110	A	0.009110008	0.009110008	0.009110008	0.017098293
111	G	0.10736702	0.10736702	0.10736702	0.20151383
112	K	0.27669737	0.27669737	0.27669737	0.5193247
113	Y	0.16943103	0.16943103	0.16943103	0.31799987
114	T	0.1584098	0.1584098	0.1584098	0.29731447
115	T	0.044155326	0.044155326	0.044155326	0.08287376
116	Y	0.09412083	0.09412083	0.09412083	0.17665248
117	N	0.11207914	0.11207914	0.11207914	0.21035787
118	Y	0.17409126	0.17409126	0.17409126	0.3267465
119	S	0.077014394	0.077014394	0.077014394	0.14454593
120	N	0.0042489995	0.0042489995	0.0042489995	0.007974816
121	I	0.03534223	0.03534223	0.03534223	0.06633274
122	T	-0.10036582	0.10036582	0.10036582	0.18837349
123	W	0.029033707	0.029033707	0.029033707	0.054492466
124	S	-0.062818214	0.062818214	0.062818214	0.11790156
125	Q	0.11325281	0.11325281	0.11325281	0.2125607
126	Y	0.03016862	0.03016862	0.03016862	0.05662255
127	G	0.120635904	0.120635904	0.120635904	0.2264178
128	P	0.24833275	0.24833275	0.24833275	0.46608806
129	Y	0.12951393	0.12951393	0.12951393	0.24308069
130	L	0.018837208	0.018837208	0.018837208	0.035354972
131	K	0.15837258	0.15837258	0.15837258	0.2972446
132	Q	0.11870676	0.11870676	0.11870676	0.22279705
133	A	0.018353788	0.018353788	0.018353788	0.034447655
134	R	0.038686614	0.038686614	0.038686614	0.07260971
135	R	0.09125615	0.09125615	0.09125615	0.17127584
136	M	0.14072756	0.14072756	0.14072756	0.2641272
137	C	0.05595832	0.05595832	0.05595832	0.10502644
138	M	0.16582277	0.16582277	0.16582277	0.31122762
139	V	0.123524204	0.123524204	0.123524204	0.23183875
140	E	0.14937864	0.14937864	0.14937864	0.28036416
141	L	0.032430984	0.032430984	0.032430984	0.06086871
142	F	-0.043602042	0.043602042	0.043602042	0.08183532
143	S	0.09646244	0.09646244	0.09646244	0.18104738
144	A	0.15523197	0.15523197	0.15523197	0.29135007
145	R	0.2026017	0.2026017	0.2026017	0.38025686
146	R	0.13486113	0.13486113	0.13486113	0.25311667
147	L	0.103975676	0.103975676	0.103975676	0.19514872
148	E	0.30274555	0.30274555	0.30274555	0.56821376
149	S	0.3252255	0.3252255	0.3252255	0.6104057
150	N	0.19156158	0.19156158	0.19156158	0.359536
151	E	0.2886385	0.2886385	0.2886385	0.54173666
152	Y	0.28766793	0.28766793	0.28766793	0.539915
153	I	0.20653294	0.20653294	0.20653294	0.3876353
154	R	0.10278378	0.10278378	0.10278378	0.19291168
155	K	0.363392	0.363392	0.363392	0.6820392
156	E	0.34856868	0.34856868	0.34856868	0.6542178
157	E	0.1893316	0.1893316	0.1893316	0.35535064
158	L	0.2205822	0.2205822	0.2205822	0.4140039
159	R	0.3201654	0.3201654	0.3201654	0.6009085
160	V	0.36392155	0.36392155	0.36392155	0.6830331
161	L	0.24510702	0.24510702	0.24510702	0.46003377
162	L	0.32853466	0.32853466	0.32853466	0.61661655
163	N	0.44328997	0.44328997	0.44328997	0.8319972
164	E	0.42567995	0.42567995	0.42567995	0.79894555
165	L	0.33955014	0.33955014	0.33955014	0.63729113
166	F	0.40715218	0.40715218	0.40715218	0.7641713
167	N	0.4562674	0.4562674	0.4562674	0.8563541
168	S	0.42496097	0.42496097	0.42496097	0.7975961
169	A	0.27436343	0.27436343	0.27436343	0.5149442
170	N	0.4076328	0.4076328	0.4076328	0.76507336
171	K	0.40961385	0.40961385	0.40961385	0.76879156
172	T	0.36528215	0.36528215	0.36528215	0.68558675
173	I	0.28608066	0.28608066	0.28608066	0.5369359
174	L	0.3264807	0.3264807	0.3264807	0.6127615
175	L	0.23151897	0.23151897	0.23151897	0.4345308
176	K	0.28851253	0.28851253	0.28851253	0.5415002
177	D	0.4316045	0.4316045	0.4316045	0.81006515
178	R	0.32613012	0.32613012	0.32613012	0.6121035
179	L	0.21784423	0.21784423	0.21784423	0.4088651
180	A	0.28036654	0.28036654	0.28036654	0.52621126
181	S	0.36845672	0.36845672	0.36845672	0.691545
182	M	0.22954933	0.22954933	0.22954933	0.43083403
183	S	0.20398246	0.20398246	0.20398246	0.38284835
184	L	0.26664022	0.26664022	0.26664022	0.50044876
185	I	0.38116965	0.38116965	0.38116965	0.7154055
186	V	0.25701743	0.25701743	0.25701743	0.48238808
187	I	0.0773035	0.0773035	0.0773035	0.14508854
188	S	0.2018211	0.2018211	0.2018211	0.37879178
189	R	0.27542734	0.27542734	0.27542734	0.5169411
190	M	0.1209611	0.1209611	0.1209611	0.22702815
191	V	0.16322985	0.16322985	0.16322985	0.30636105
192	L	0.1473762	0.1473762	0.1473762	0.2766058
193	G	0.2390672	0.2390672	0.2390672	0.44869784
194	K	0.37923276	0.37923276	0.37923276	0.71177024
195	N	0.31323478	0.31323478	0.31323478	0.58790064
196	Y	0.37999523	0.37999523	0.37999523	0.7132013
197	T	0.39272627	0.39272627	0.39272627	0.7370958
198	K	0.44229007	0.44229007	0.44229007	0.83012056
199	K	0.45021975	0.45021975	0.45021975	0.8450035
200	S	0.4524638	0.4524638	0.4524638	0.8492153
201	E	0.4437022	0.4437022	0.4437022	0.8327709
202	D	0.4565826	0.4565826	0.4565826	0.85694575
203	T	0.43067878	0.43067878	0.43067878	0.8083277
204	T	0.41235313	0.41235313	0.41235313	0.7739328
205	I	0.40098682	0.40098682	0.40098682	0.7525998
206	S	0.4198566	0.4198566	0.4198566	0.78801584
207	P	0.39484754	0.39484754	0.39484754	0.7410771
208	D	0.4148595	0.4148595	0.4148595	0.77863693
209	E	0.39966056	0.39966056	0.39966056	0.7501105
210	F	0.31823483	0.31823483	0.31823483	0.5972851
211	K	0.3644893	0.3644893	0.3644893	0.68409866
212	K	0.43883654	0.43883654	0.43883654	0.82363874
213	M	0.31797278	0.31797278	0.31797278	0.5967933
214	L	0.28952786	0.28952786	0.28952786	0.5434059
215	D	0.38025624	0.38025624	0.38025624	0.7136912
216	E	0.3494901	0.3494901	0.3494901	0.65594715
217	L	0.2729487	0.2729487	0.2729487	0.512289
218	L	0.26028767	0.26028767	0.26028767	0.48852587
219	I	0.32252803	0.32252803	0.32252803	0.60534286
220	L	0.27956614	0.27956614	0.27956614	0.52470905
221	N	0.23926419	0.23926419	0.23926419	0.44906756
222	G	0.20146923	0.20146923	0.20146923	0.37813136
223	A	0.16569528	0.16569528	0.16569528	0.31098834
224	I	0.16196218	0.16196218	0.16196218	0.3039818
225	N	0.10217529	0.10217529	0.10217529	0.19176963
226	I	0.16011304	0.16011304	0.16011304	0.3005112
227	G	0.095616914	0.095616914	0.095616914	0.17946042
228	D	0.058446553	0.058446553	0.058446553	0.10969652
229	V	0.09592229	0.09592229	0.09592229	0.18003358
230	I	0.033268146	0.033268146	0.033268146	0.062439952
231	P	0.15319733	0.15319733	0.15319733	0.28753135
232	W	0.16815987	0.16815987	0.16815987	0.31561404
233	L	0.16192807	0.16192807	0.16192807	0.3039178
234	A	0.20602763	0.20602763	0.20602763	0.38668686
235	F	0.2235236	0.2235236	0.2235236	0.41952452
236	L	0.171549	0.171549	0.171549	0.32197502
237	D	0.1710118	0.1710118	0.1710118	0.32096675
238	L	0.19271527	0.19271527	0.19271527	0.36170134
239	Q	0.053493142	0.053493142	0.053493142	0.10039962
240	G	0.17262337	0.17262337	0.17262337	0.32399145
241	Y	0.25183174	0.25183174	0.25183174	0.4726552
242	V	0.24671912	0.24671912	0.24671912	0.46305948
243	K	0.31010902	0.31010902	0.31010902	0.582034
244	R	0.32752356	0.32752356	0.32752356	0.61471885
245	M	0.13510792	0.13510792	0.13510792	0.25357988
246	K	0.38498923	0.38498923	0.38498923	0.72257435
247	A	0.37988898	0.37988898	0.37988898	0.71300185
248	L	0.3039352	0.3039352	0.3039352	0.57044655
249	A	0.25881445	0.25881445	0.25881445	0.48576084
250	K	0.39336395	0.39336395	0.39336395	0.73829263
251	K	0.4089554	0.4089554	0.4089554	0.7675557
252	F	0.2700848	0.2700848	0.2700848	0.5069138
253	D	0.27345547	0.27345547	0.27345547	0.5132401
254	R	0.37379223	0.37379223	0.37379223	0.70155907
255	F	0.30438438	0.30438438	0.30438438	0.5712896
256	M	0.24103615	0.24103615	0.24103615	0.4523933
257	E	0.27579677	0.27579677	0.27579677	0.5176344
258	H	0.43042922	0.43042922	0.43042922	0.8078593
259	V	0.2802775	0.2802775	0.2802775	0.52604413
260	L	0.26801187	0.26801187	0.26801187	0.5030232
261	D	0.39715514	0.39715514	0.39715514	0.7454082
262	E	0.41152683	0.41152683	0.41152683	0.77238196
263	H	0.23133616	0.23133616	0.23133616	0.43418768
264	I	0.39451158	0.39451158	0.39451158	0.74044657
265	E	0.4561932	0.4561932	0.4561932	0.8562149
266	R	0.4041312	0.4041312	0.4041312	0.75850135
267	R	0.34928638	0.34928638	0.34928638	0.6555648
268	K	0.44644856	0.44644856	0.44644856	0.8379255
269	G	0.41198662	0.41198662	0.41198662	0.7732449
270	V	0.44408068	0.44408068	0.44408068	0.83348125
271	K	0.41495353	0.41495353	0.41495353	0.7788134
272	D	0.4481562	0.4481562	0.4481562	0.8411305
273	Y	0.44779977	0.44779977	0.44779977	0.84046155
274	V	0.4226528	0.4226528	0.4226528	0.793264
275	A	0.35141474	0.35141474	0.35141474	0.6595594
276	K	0.38230515	0.38230515	0.38230515	0.7175367
277	D	0.19240785	0.19240785	0.19240785	0.36112434
278	T	0.1478692	0.1478692	0.1478692	0.27753112
279	L	0.09622673	0.09622673	0.09622673	0.18060496
280	D	0.24846138	0.24846138	0.24846138	0.4663295
281	V	0.33721924	0.33721924	0.33721924	0.63291633
282	M	0.20670636	0.20670636	0.20670636	0.38796076
283	L	0.2818758	0.2818758	0.2818758	0.5290439
284	Q	0.42700323	0.42700323	0.42700323	0.80142915
285	F	0.45565367	0.45565367	0.45565367	0.85520226
286	A	0.36631033	0.36631033	0.36631033	0.6875165
287	E	0.39438504	0.39438504	0.39438504	0.74020904
288	D	0.38764387	0.38764387	0.38764387	0.72755677
289	P	0.3948593	0.3948593	0.3948593	0.74109924
290	T	0.38981768	0.38981768	0.38981768	0.73163676
291	L	0.39110503	0.39110503	0.39110503	0.7340529
292	E	0.3806258	0.3806258	0.3806258	0.7143848
293	V	0.39118138	0.39118138	0.39118138	0.73419625
294	K	0.41109347	0.41109347	0.41109347	0.7715686
295	I	0.38653693	0.38653693	0.38653693	0.7254792
296	E	0.40903094	0.40903094	0.40903094	0.7676975
297	R	0.3632304	0.3632304	0.3632304	0.68173593
298	H	0.3836636	0.3836636	0.3836636	0.72008634
299	G	0.32471165	0.32471165	0.32471165	0.6094412
300	V	0.29748878	0.29748878	0.29748878	0.55834746
301	K	0.22259337	0.22259337	0.22259337	0.4177786
302	A	0.16505362	0.16505362	0.16505362	0.30978402
303	F	0.25484943	0.25484943	0.25484943	0.47831902
304	T	0.24141368	0.24141368	0.24141368	0.45310187
305	Q	0.20546083	0.20546083	0.20546083	0.38562307
306	D	0.18864141	0.18864141	0.18864141	0.35405523
307	L	0.16402842	0.16402842	0.16402842	0.30785987
308	I	0.14262912	0.14262912	0.14262912	0.26769617
309	A	0.09413092	0.09413092	0.09413092	0.1766714
310	G	0.114710756	0.114710756	0.114710756	0.21529707
311	G	0.28468534	0.28468534	0.28468534	0.53431714
312	T	0.15255275	0.15255275	0.15255275	0.28632155
313	G	0.22094233	0.22094233	0.22094233	0.41467983
314	S	0.1634617	0.1634617	0.1634617	0.3067962
315	F	0.22399004	0.22399004	0.22399004	0.42039996
316	A	0.13857909	0.13857909	0.13857909	0.2600948
317	L	0.20321037	0.20321037	0.20321037	0.38139924
318	V	0.20783035	0.20783035	0.20783035	0.39007035
319	V	0.21901159	0.21901159	0.21901159	0.41105607
320	E	0.16115104	0.16115104	0.16115104	0.3024594
321	W	0.14646849	0.14646849	0.14646849	0.27490216
322	A	0.21834436	0.21834436	0.21834436	0.40980378
323	I	0.117175944	0.117175944	0.117175944	0.2199239
324	S	0.12504385	0.12504385	0.12504385	0.23469093
325	E	0.087499246	0.087499246	0.087499246	0.16422462
326	L	0.2065584	0.2065584	0.2065584	0.38768306
327	L	0.084880956	0.084880956	0.084880956	0.15931043
328	K	0.31202576	0.31202576	0.31202576	0.5856315
329	K	0.3357287	0.3357287	0.3357287	0.6301188
330	P	0.3888217	0.3888217	0.3888217	0.7297674
331	E	0.4455247	0.4455247	0.4455247	0.8361915
332	I	0.31752983	0.31752983	0.31752983	0.5959619
333	F	0.3153296	0.3153296	0.3153296	0.5918324
334	K	0.46470103	0.46470103	0.46470103	0.87218297
335	K	0.45802915	0.45802915	0.45802915	0.85966074
336	A	0.2691246	0.2691246	0.2691246	0.50511163
337	T	0.38621476	0.38621476	0.38621476	0.72487456
338	E	0.45267215	0.45267215	0.45267215	0.84960634
339	E	0.32861143	0.32861143	0.32861143	0.6167606
340	L	0.18970771	0.18970771	0.18970771	0.35605654
341	D	0.31481618	0.31481618	0.31481618	0.5908687
342	R	0.37862334	0.37862334	0.37862334	0.7106264
343	V	0.35280538	0.35280538	0.35280538	0.6621695
344	I	0.15706378	0.15706378	0.15706378	0.29478815
345	G	0.29809853	0.29809853	0.29809853	0.55949193
346	K	0.32096475	0.32096475	0.32096475	0.6024088
347	E	0.26923695	0.26923695	0.26923695	0.5053225
348	R	0.31655	0.31655	0.31655	0.5941229
349	W	0.3098668	0.3098668	0.3098668	0.5815794
350	V	0.21784046	0.21784046	0.21784046	0.40885803
351	E	0.2705059	0.2705059	0.2705059	0.50770414
352	E	0.20720154	0.20720154	0.20720154	0.38889015
353	K	0.3479317	0.3479317	0.3479317	0.6530223
354	D	0.30601975	0.30601975	0.30601975	0.574359
355	L	0.33642232	0.33642232	0.33642232	0.6314207
356	V	0.34695277	0.34695277	0.34695277	0.6511849
357	N	0.31511387	0.31511387	0.31511387	0.59142745
358	L	0.18733388	0.18733388	0.18733388	0.35160115
359	P	0.28810385	0.28810385	0.28810385	0.5407332
360	Y	0.21780866	0.21780866	0.21780866	0.40879834
361	I	0.16005018	0.16005018	0.16005018	0.30039322
362	I	0.26172966	0.26172966	0.26172966	0.4912323
363	D	0.19221584	0.19221584	0.19221584	0.36076397
364	I	0.14389554	0.14389554	0.14389554	0.2700731
365	V	0.20510685	0.20510685	0.20510685	0.3849587
366	K	0.17432465	0.17432465	0.17432465	0.32718453
367	E	0.07736582	0.07736582	0.07736582	0.14520551
368	V	0.06930584	0.06930584	0.06930584	0.13007797
369	L	-0.006597466	0.006597466	0.006597466	0.012382579
370	R	0.11852078	0.11852078	0.11852078	0.22244799
371	L	0.0145187685	0.0145187685	0.0145187685	0.027249828
372	H	0.033891905	0.033891905	0.033891905	0.063610666
373	P	0.10271186	0.10271186	0.10271186	0.19277671
374	V	-0.0360555	0.0360555	0.0360555	0.067671455
375	A	-0.006048754	0.006048754	0.006048754	0.011352719
376	P	0.10615413	0.10615413	0.10615413	0.19923739
377	M	0.091674455	0.091674455	0.091674455	0.17206095
378	L	-0.003693694	0.003693694	0.003693694	0.00693258
379	V	-0.044860296	0.044860296	0.044860296	0.0841969
380	P	0.054081123	0.054081123	0.054081123	0.101503186
381	R	0.033128206	0.033128206	0.033128206	0.062177304
382	L	0.13387871	0.13387871	0.13387871	0.2512728
383	S	0.0158488	0.0158488	0.0158488	0.029746123
384	R	0.18222162	0.18222162	0.18222162	0.34200612
385	E	0.29631156	0.29631156	0.29631156	0.556138
386	D	0.31410676	0.31410676	0.31410676	0.58953726
387	C	0.14803337	0.14803337	0.14803337	0.27783924
388	K	0.31296578	0.31296578	0.31296578	0.5873958
389	I	0.26597133	0.26597133	0.26597133	0.49919337
390	N	0.2629908	0.2629908	0.2629908	0.4935993
391	G	0.30524707	0.30524707	0.30524707	0.57290876
392	Y	0.25890926	0.25890926	0.25890926	0.48593876
393	D	0.2792782	0.2792782	0.2792782	0.5241686
394	I	0.13134511	0.13134511	0.13134511	0.24651757
395	P	0.16346441	0.16346441	0.16346441	0.3068013
396	K	0.15888757	0.15888757	0.15888757	0.29821116
397	G	0.12207051	0.12207051	0.12207051	0.22911038
398	T	0.037773576	0.037773576	0.037773576	0.07089605
399	Q	0.13904962	0.13904962	0.13904962	0.26097792
400	V	0.12400392	0.12400392	0.12400392	0.2327391
401	L	0.12214743	0.12214743	0.12214743	0.22925474
402	V	0.010202033	0.010202033	0.010202033	0.01914788
403	H	-0.030692978	0.030692978	0.030692978	0.0576067
404	V	-0.05941755	0.05941755	0.05941755	0.11151896
405	W	0.04871081	0.04871081	0.04871081	0.09142381
406	A	0.019715607	0.019715607	0.019715607	0.037003614
407	I	0.10772935	0.10772935	0.10772935	0.20219389
408	G	-0.03000395	0.03000395	0.03000395	0.056313485
409	R	0.08631861	0.08631861	0.08631861	0.16200873
410	D	0.19876544	0.19876544	0.19876544	0.3730567
411	P	0.3064265	0.3064265	0.3064265	0.5751224
412	E	0.31902808	0.31902808	0.31902808	0.5987739
413	I	0.19416685	0.19416685	0.19416685	0.36442575
414	W	0.18053412	0.18053412	0.18053412	0.3388389
415	D	0.36277783	0.36277783	0.36277783	0.68088645
416	N	0.33008775	0.33008775	0.33008775	0.61953145
417	P	0.220603	0.220603	0.220603	0.41404295
418	E	0.27830806	0.27830806	0.27830806	0.5223478
419	E	0.34585166	0.34585166	0.34585166	0.64911824
420	F	0.11225715	0.11225715	0.11225715	0.21069197
421	Q	0.31696704	0.31696704	0.31696704	0.5949056
422	P	0.113218576	0.113218576	0.113218576	0.21249644
423	E	0.26385215	0.26385215	0.26385215	0.49521592
424	R	0.19538455	0.19538455	0.19538455	0.3667112
425	F	0.098755755	0.098755755	0.098755755	0.18535163
426	Q	0.34760854	0.34760854	0.34760854	0.6524157
427	D	0.39270717	0.39270717	0.39270717	0.73705995
428	K	0.4387702	0.4387702	0.4387702	0.8235142
429	D	0.43157604	0.43157604	0.43157604	0.81001174
430	I	0.3962182	0.3962182	0.3962182	0.7436497
431	D	0.34624565	0.34624565	0.34624565	0.64985776
432	V	0.28333506	0.28333506	0.28333506	0.5317828
433	K	0.30689937	0.30689937	0.30689937	0.5760099
434	G	0.2749751	0.2749751	0.2749751	0.51609224
435	H	0.35029188	0.35029188	0.35029188	0.657452
436	D	0.3142492	0.3142492	0.3142492	0.5898046
437	Y	0.26210025	0.26210025	0.26210025	0.49192783
438	E	0.21240215	0.21240215	0.21240215	0.39865103
439	L	0.13808127	0.13808127	0.13808127	0.25916046
440	L	0.090292566	0.090292566	0.090292566	0.16946732
441	P	0.10771675	0.10771675	0.10771675	0.20217022
442	F	0.08530251	0.08530251	0.08530251	0.16010164
443	G	0.034367103	0.034367103	0.034367103	0.06450255
444	A	-0.052885104	0.052885104	0.052885104	0.099258415
445	G	0.043014303	0.043014303	0.043014303	0.08073221
446	R	0.037111133	0.037111133	0.037111133	0.069652736
447	R	0.005187741	0.005187741	0.005187741	0.00973671
448	M	-0.014784636	0.014784636	0.014784636	0.027748825
449	C	0.11415925	0.11415925	0.11415925	0.21426196
450	P	-0.021047944	0.021047944	0.021047944	0.039504234
451	G	0.13928354	0.13928354	0.13928354	0.26141697
452	Y	0.12430797	0.12430797	0.12430797	0.23330978
453	V	0.075310886	0.075310886	0.075310886	0.14134867
454	F	0.11581254	0.11581254	0.11581254	0.21736497
455	G	0.15134338	0.15134338	0.15134338	0.2840517
456	L	0.1372452	0.1372452	0.1372452	0.25759125
457	R	0.17246263	0.17246263	0.17246263	0.32368976
458	V	0.09273528	0.09273528	0.09273528	0.17405199
459	I	0.14120892	0.14120892	0.14120892	0.26503065
460	Q	0.21658128	0.21658128	0.21658128	0.4064947
461	A	0.1881628	0.1881628	0.1881628	0.35315695
462	S	0.17349806	0.17349806	0.17349806	0.32563314
463	L	0.19291212	0.19291212	0.19291212	0.36207077
464	A	0.1623687	0.1623687	0.1623687	0.30474478
465	N	0.1595913	0.1595913	0.1595913	0.29953197
466	L	0.19234243	0.19234243	0.19234243	0.36100155
467	L	0.16069295	0.16069295	0.16069295	0.30159962
468	H	0.21457602	0.21457602	0.21457602	0.4027311
469	G	0.19218682	0.19218682	0.19218682	0.3607095
470	F	0.17959478	0.17959478	0.17959478	0.3370759
471	N	0.33234277	0.33234277	0.33234277	0.62376386
472	W	0.110109456	0.110109456	0.110109456	0.20666103
473	K	0.40833527	0.40833527	0.40833527	0.7663918
474	L	0.28734514	0.28734514	0.28734514	0.5393092
475	P	0.32544184	0.32544184	0.32544184	0.6108117
476	G	0.38740572	0.38740572	0.38740572	0.7271098
477	N	0.40120742	0.40120742	0.40120742	0.7530138
478	M	0.36808613	0.36808613	0.36808613	0.6908495
479	K	0.4018719	0.4018719	0.4018719	0.7542609
480	K	0.4104379	0.4104379	0.4104379	0.77033824
481	E	0.32953283	0.32953283	0.32953283	0.61849
482	E	0.34720835	0.34720835	0.34720835	0.6516646
483	L	0.31018603	0.31018603	0.31018603	0.58217853
484	N	0.30753165	0.30753165	0.30753165	0.57719666
485	M	0.19400886	0.19400886	0.19400886	0.36412922
486	E	0.31167874	0.31167874	0.31167874	0.5849802
487	E	0.12679659	0.12679659	0.12679659	0.23798059
488	T	0.26355827	0.26355827	0.26355827	0.49466434
489	F	0.25279763	0.25279763	0.25279763	0.47446805
490	G	0.06677535	0.06677535	0.06677535	0.12532859
491	L	0.14982292	0.14982292	0.14982292	0.281198
492	S	0.0863263	0.0863263	0.0863263	0.16202316
493	S	0.17864867	0.17864867	0.17864867	0.33530015
494	Y	0.20542783	0.20542783	0.20542783	0.38556114
495	K	0.09894728	0.09894728	0.09894728	0.18571109
496	K	0.1294851	0.1294851	0.1294851	0.24302657
497	I	0.20170322	0.20170322	0.20170322	0.37857053
498	P	0.25086254	0.25086254	0.25086254	0.47083613
499	L	0.21752617	0.21752617	0.21752617	0.40826812
500	E	0.37845165	0.37845165	0.37845165	0.7103042
501	A	0.14844656	0.14844656	0.14844656	0.27861476
502	V	0.3948041	0.3948041	0.3948041	0.7409956
503	A	0.2959066	0.2959066	0.2959066	0.55537796
504	E	0.41831183	0.41831183	0.41831183	0.78511655
505	P	0.32229185	0.32229185	0.32229185	0.6048996
506	R	0.30091855	0.30091855	0.30091855	0.5647847
507	L	0.30583116	0.30583116	0.30583116	0.57400507
508	A	0.37410235	0.37410235	0.37410235	0.7021411
509	H	0.47593114	0.47593114	0.47593114	0.8932604
510	H	0.43476117	0.43476117	0.43476117	0.8159898
511	L	0.38924098	0.38924098	0.38924098	0.73055434
512	Y	0.4235637	0.4235637	0.4235637	0.79497355
513	S	0.4582617	0.4582617	0.4582617	0.86009717
514	L	0.4283133	0.4283133	0.4283133	0.80388796
