## Supplementary material for "The N-Terminus of *Sophora tonkinensis* Cytochrome P450s Evolves Neutrally yet Encodes Rich Functional Information: A Protein Language Model Analysis": Dataset S1: StonChr2AG051160.1_residue_importance.csv

position	amino_acid	cosine_similarity	abs_cosine	final_score	final_score_norm
1	M	0.49162745	0.49162745	0.49162745	0.965189
2	Q	0.46306413	0.46306413	0.46306413	0.9091119
3	A	0.46999064	0.46999064	0.46999064	0.9227104
4	A	0.4719837	0.4719837	0.4719837	0.9266233
5	W	0.50073403	0.50073403	0.50073403	0.98306745
6	A	0.47889528	0.47889528	0.47889528	0.94019246
7	T	0.49427506	0.49427506	0.49427506	0.97038686
8	S	0.50798994	0.50798994	0.50798994	0.99731266
9	V	0.5062171	0.5062171	0.5062171	0.9938322
10	G	0.50935876	0.50935876	0.50935876	1.0
11	I	0.49537987	0.49537987	0.49537987	0.9725559
12	I	0.50634944	0.50634944	0.50634944	0.9940919
13	A	0.48436627	0.48436627	0.48436627	0.9509334
14	V	0.48549297	0.48549297	0.48549297	0.95314544
15	T	0.47610292	0.47610292	0.47610292	0.9347104
16	V	0.4825045	0.4825045	0.4825045	0.94727826
17	I	0.49571162	0.49571162	0.49571162	0.97320724
18	V	0.46632946	0.46632946	0.46632946	0.9155226
19	A	0.44471776	0.44471776	0.44471776	0.87309337
20	V	0.4629091	0.4629091	0.4629091	0.9088076
21	R	0.5080029	0.5080029	0.5080029	0.99733806
22	W	0.47622606	0.47622606	0.47622606	0.93495214
23	G	0.44667906	0.44667906	0.44667906	0.8769439
24	W	0.44101134	0.44101134	0.44101134	0.8658167
25	S	0.4832796	0.4832796	0.4832796	0.94879997
26	M	0.45280796	0.45280796	0.45280796	0.88897645
27	L	0.40167895	0.40167895	0.40167895	0.7885973
28	N	0.4225827	0.4225827	0.4225827	0.82963663
29	W	0.4710924	0.4710924	0.4710924	0.9248735
30	L	0.34479475	0.34479475	0.34479475	0.6769192
31	W	0.34293357	0.34293357	0.34293357	0.6732653
32	L	0.27410653	0.27410653	0.27410653	0.5381404
33	R	0.37075862	0.37075862	0.37075862	0.7278929
34	P	0.31686798	0.31686798	0.31686798	0.62209195
35	K	0.3480769	0.3480769	0.3480769	0.68336296
36	K	0.36928424	0.36928424	0.36928424	0.7249983
37	L	0.3597761	0.3597761	0.3597761	0.70633143
38	E	0.35847983	0.35847983	0.35847983	0.7037865
39	R	0.37221554	0.37221554	0.37221554	0.7307532
40	L	0.39866605	0.39866605	0.39866605	0.78268224
41	L	0.30839157	0.30839157	0.30839157	0.60545063
42	R	0.37162066	0.37162066	0.37162066	0.7295853
43	E	0.40774813	0.40774813	0.40774813	0.8005127
44	Q	0.29609007	0.29609007	0.29609007	0.58129966
45	G	0.35995096	0.35995096	0.35995096	0.7066747
46	L	0.29602653	0.29602653	0.29602653	0.5811749
47	Q	0.36571714	0.36571714	0.36571714	0.71799517
48	G	0.20881091	0.20881091	0.20881091	0.4099486
49	N	0.26984724	0.26984724	0.26984724	0.52977836
50	P	0.31079903	0.31079903	0.31079903	0.61017704
51	Y	0.22073703	0.22073703	0.22073703	0.43336257
52	R	0.21594192	0.21594192	0.21594192	0.4239486
53	P	0.24619342	0.24619342	0.24619342	0.4833399
54	L	0.21701853	0.21701853	0.21701853	0.42606223
55	V	0.24908097	0.24908097	0.24908097	0.4890089
56	G	0.23708443	0.23708443	0.23708443	0.46545666
57	D	0.20910244	0.20910244	0.20910244	0.41052094
58	L	0.2865498	0.2865498	0.2865498	0.5625697
59	N	0.36018106	0.36018106	0.36018106	0.70712644
60	E	0.39212888	0.39212888	0.39212888	0.7698481
61	I	0.40990692	0.40990692	0.40990692	0.8047509
62	L	0.45653594	0.45653594	0.45653594	0.8962954
63	K	0.48588508	0.48588508	0.48588508	0.95391524
64	M	0.45478	0.45478	0.45478	0.89284813
65	G	0.4298491	0.4298491	0.4298491	0.8439024
66	K	0.4791882	0.4791882	0.4791882	0.9407676
67	E	0.46658462	0.46658462	0.46658462	0.91602355
68	A	0.43476844	0.43476844	0.43476844	0.8535603
69	K	0.490955	0.490955	0.490955	0.96386874
70	S	0.47210786	0.47210786	0.47210786	0.92686707
71	K	0.45497018	0.45497018	0.45497018	0.89322144
72	P	0.47937024	0.47937024	0.47937024	0.9411249
73	M	0.47917002	0.47917002	0.47917002	0.9407319
74	A	0.47448948	0.47448948	0.47448948	0.93154275
75	I	0.47947422	0.47947422	0.47947422	0.94132906
76	S	0.47176725	0.47176725	0.47176725	0.92619836
77	D	0.47700477	0.47700477	0.47700477	0.93648094
78	D	0.46212164	0.46212164	0.46212164	0.90726155
79	I	0.46158898	0.46158898	0.46158898	0.90621585
80	V	0.4436745	0.4436745	0.4436745	0.8710452
81	F	0.45124084	0.45124084	0.45124084	0.88589984
82	R	0.3632136	0.3632136	0.3632136	0.7130801
83	V	0.39494118	0.39494118	0.39494118	0.77536935
84	S	0.40402687	0.40402687	0.40402687	0.7932069
85	P	0.39185962	0.39185962	0.39185962	0.7693195
86	Y	0.34212613	0.34212613	0.34212613	0.6716801
87	I	0.39721936	0.39721936	0.39721936	0.779842
88	Q	0.46247274	0.46247274	0.46247274	0.9079509
89	Q	0.43753693	0.43753693	0.43753693	0.85899556
90	S	0.4129759	0.4129759	0.4129759	0.8107761
91	V	0.4004432	0.4004432	0.4004432	0.7861712
92	D	0.46214023	0.46214023	0.46214023	0.9072981
93	K	0.43769947	0.43769947	0.43769947	0.8593147
94	H	0.3759601	0.3759601	0.3759601	0.7381047
95	G	0.3481333	0.3481333	0.3481333	0.68347365
96	K	0.398771	0.398771	0.398771	0.78288823
97	N	0.29999635	0.29999635	0.29999635	0.58896863
98	S	0.2879954	0.2879954	0.2879954	0.56540775
99	F	0.18966152	0.18966152	0.18966152	0.3723535
100	I	0.24770941	0.24770941	0.24770941	0.48631617
101	W	0.10813502	0.10813502	0.10813502	0.21229638
102	F	0.12625264	0.12625264	0.12625264	0.24786584
103	G	0.15170003	0.15170003	0.15170003	0.29782552
104	P	0.19095302	0.19095302	0.19095302	0.37488905
105	I	0.2684877	0.2684877	0.2684877	0.5271092
106	P	0.21362872	0.21362872	0.21362872	0.4194072
107	R	0.20978692	0.20978692	0.20978692	0.41186476
108	L	0.09658695	0.09658695	0.09658695	0.1896246
109	I	0.15475608	0.15475608	0.15475608	0.30382532
110	L	0.23971641	0.23971641	0.23971641	0.4706239
111	K	0.20366305	0.20366305	0.20366305	0.39984205
112	D	0.23880656	0.23880656	0.23880656	0.46883765
113	P	0.25903115	0.25903115	0.25903115	0.5085436
114	E	0.37499505	0.37499505	0.37499505	0.73621005
115	L	0.2559215	0.2559215	0.2559215	0.5024386
116	I	0.24350974	0.24350974	0.24350974	0.47807118
117	K	0.29118976	0.29118976	0.29118976	0.5716791
118	E	0.3530203	0.3530203	0.3530203	0.6930681
119	V	0.23418264	0.23418264	0.23418264	0.4597597
120	F	0.13231425	0.13231425	0.13231425	0.2597663
121	N	0.18238483	0.18238483	0.18238483	0.35806754
122	K	0.28416196	0.28416196	0.28416196	0.5578818
123	I	0.15338063	0.15338063	0.15338063	0.30112496
124	Y	0.23319319	0.23319319	0.23319319	0.45781717
125	D	0.19573696	0.19573696	0.19573696	0.38428113
126	F	0.1732191	0.1732191	0.1732191	0.34007287
127	P	0.25887138	0.25887138	0.25887138	0.50823
128	K	0.119266845	0.119266845	0.119266845	0.23415096
129	P	0.29434717	0.29434717	0.29434717	0.5778779
130	N	0.29152313	0.29152313	0.29152313	0.5723336
131	M	0.3320937	0.3320937	0.3320937	0.65198386
132	N	0.27928817	0.27928817	0.27928817	0.54831326
133	S	0.28288746	0.28288746	0.28288746	0.55537957
134	L	0.26677904	0.26677904	0.26677904	0.52375466
135	V	0.28808862	0.28808862	0.28808862	0.5655908
136	R	0.32943124	0.32943124	0.32943124	0.64675677
137	L	0.25194615	0.25194615	0.25194615	0.49463397
138	L	0.24594617	0.24594617	0.24594617	0.4828545
139	A	0.15208586	0.15208586	0.15208586	0.29858297
140	T	0.21979742	0.21979742	0.21979742	0.4315179
141	G	0.0962382	0.0962382	0.0962382	0.18893991
142	L	0.0849452	0.0849452	0.0849452	0.16676891
143	A	0.0029573329	0.0029573329	0.0029573329	0.005805992
144	S	0.021788094	0.021788094	0.021788094	0.042775538
145	Y	-0.063866444	0.063866444	0.063866444	0.12538597
146	E	0.13012913	0.13012913	0.13012913	0.2554764
147	G	0.13452022	0.13452022	0.13452022	0.26409718
148	E	0.2658777	0.2658777	0.2658777	0.5219851
149	K	0.05117179	0.05117179	0.05117179	0.10046316
150	W	-0.0036128701	0.0036128701	0.0036128701	0.0070929774
151	S	0.04231335	0.04231335	0.04231335	0.0830718
152	K	0.19453403	0.19453403	0.19453403	0.38191947
153	H	-0.09761103	0.09761103	0.09761103	0.19163513
154	R	-0.007887649	0.007887649	0.007887649	0.01548545
155	R	0.10154675	0.10154675	0.10154675	0.19936194
156	I	0.0143123055	0.0143123055	0.0143123055	0.028098673
157	I	-0.09131721	0.09131721	0.09131721	0.17927876
158	N	-0.13742428	0.13742428	0.13742428	0.26979858
159	P	0.08267612	0.08267612	0.08267612	0.16231412
160	A	-0.021608958	0.021608958	0.021608958	0.042423848
161	F	-0.066074856	0.066074856	0.066074856	0.12972164
162	N	-0.008795979	0.008795979	0.008795979	0.01726873
163	L	0.087704666	0.087704666	0.087704666	0.17218643
164	E	0.1529175	0.1529175	0.1529175	0.30021572
165	K	0.05906423	0.05906423	0.05906423	0.11595801
166	I	0.017125413	0.017125413	0.017125413	0.033621512
167	K	0.20937683	0.20937683	0.20937683	0.41105965
168	I	0.28819376	0.28819376	0.28819376	0.5657972
169	M	-0.02436177	0.02436177	0.02436177	0.047828313
170	L	0.27462462	0.27462462	0.27462462	0.5391575
171	P	0.3536553	0.3536553	0.3536553	0.6943148
172	I	0.30469364	0.30469364	0.30469364	0.5981906
173	F	0.0414729	0.0414729	0.0414729	0.081421785
174	F	0.33108062	0.33108062	0.33108062	0.6499949
175	K	0.42702112	0.42702112	0.42702112	0.8383504
176	S	0.26132882	0.26132882	0.26132882	0.51305455
177	C	0.37501884	0.37501884	0.37501884	0.7362568
178	N	0.43422705	0.43422705	0.43422705	0.85249746
179	D	0.4200767	0.4200767	0.4200767	0.82471675
180	L	0.32106227	0.32106227	0.32106227	0.6303264
181	I	0.40143752	0.40143752	0.40143752	0.7881233
182	G	0.44407263	0.44407263	0.44407263	0.8718268
183	K	0.43650168	0.43650168	0.43650168	0.85696316
184	W	0.30266446	0.30266446	0.30266446	0.5942068
185	E	0.4370323	0.4370323	0.4370323	0.85800487
186	G	0.433269	0.433269	0.433269	0.8506166
187	M	0.4918834	0.4918834	0.4918834	0.96569145
188	L	0.40168768	0.40168768	0.40168768	0.78861445
189	S	0.4456394	0.4456394	0.4456394	0.8749028
190	S	0.45362917	0.45362917	0.45362917	0.8905887
191	N	0.45522976	0.45522976	0.45522976	0.89373106
192	G	0.4194219	0.4194219	0.4194219	0.82343125
193	S	0.3974921	0.3974921	0.3974921	0.7803775
194	C	0.46329948	0.46329948	0.46329948	0.909574
195	E	0.30668154	0.30668154	0.30668154	0.6020934
196	M	0.37256938	0.37256938	0.37256938	0.7314479
197	D	0.2651165	0.2651165	0.2651165	0.5204907
198	V	0.22193177	0.22193177	0.22193177	0.43570817
199	W	0.29471973	0.29471973	0.29471973	0.5786093
200	P	0.39297998	0.39297998	0.39297998	0.771519
201	F	0.29574636	0.29574636	0.29574636	0.5806249
202	L	0.1411299	0.1411299	0.1411299	0.27707365
203	Q	0.23500066	0.23500066	0.23500066	0.4613657
204	N	0.35112745	0.35112745	0.35112745	0.6893519
205	L	0.15943883	0.15943883	0.15943883	0.31301874
206	A	0.09013935	0.09013935	0.09013935	0.17696632
207	S	0.12541611	0.12541611	0.12541611	0.24622354
208	D	0.2948011	0.2948011	0.2948011	0.578769
209	V	0.059145823	0.059145823	0.059145823	0.1161182
210	I	0.0071897632	0.0071897632	0.0071897632	0.014115322
211	S	-0.01191733	0.01191733	0.01191733	0.023396732
212	R	0.24291526	0.24291526	0.24291526	0.47690406
213	T	0.12639609	0.12639609	0.12639609	0.24814747
214	A	0.030409822	0.030409822	0.030409822	0.05970217
215	F	-0.026445583	0.026445583	0.026445583	0.051919363
216	G	0.15939626	0.15939626	0.15939626	0.31293514
217	S	0.23091331	0.23091331	0.23091331	0.4533412
218	S	0.22108883	0.22108883	0.22108883	0.43405324
219	Y	0.15931882	0.15931882	0.15931882	0.31278312
220	E	0.3621416	0.3621416	0.3621416	0.7109755
221	E	0.31449184	0.31449184	0.31449184	0.617427
222	G	0.19628222	0.19628222	0.19628222	0.38535163
223	K	0.37119913	0.37119913	0.37119913	0.72875774
224	R	0.41447374	0.41447374	0.41447374	0.8137167
225	I	0.27706623	0.27706623	0.27706623	0.54395103
226	F	0.20215243	0.20215243	0.20215243	0.3968763
227	Q	0.40305933	0.40305933	0.40305933	0.79130733
228	L	0.30941504	0.30941504	0.30941504	0.60745996
229	Q	0.12846816	0.12846816	0.12846816	0.25221547
230	K	0.3423328	0.3423328	0.3423328	0.6720858
231	E	0.39611363	0.39611363	0.39611363	0.77767116
232	Q	0.28274176	0.28274176	0.28274176	0.5550935
233	A	0.32234028	0.32234028	0.32234028	0.63283545
234	E	0.44688013	0.44688013	0.44688013	0.87733865
235	L	0.36746895	0.36746895	0.36746895	0.7214344
236	T	0.3326105	0.3326105	0.3326105	0.65299845
237	M	0.35359293	0.35359293	0.35359293	0.6941923
238	K	0.43521336	0.43521336	0.43521336	0.85443383
239	V	0.40022886	0.40022886	0.40022886	0.7857504
240	I	0.3640692	0.3640692	0.3640692	0.7147598
241	I	0.39464062	0.39464062	0.39464062	0.7747793
242	K	0.46025935	0.46025935	0.46025935	0.90360546
243	V	0.37601683	0.37601683	0.37601683	0.73821604
244	Y	0.40000856	0.40000856	0.40000856	0.7853179
245	I	0.32611483	0.32611483	0.32611483	0.64024585
246	P	0.2679428	0.2679428	0.2679428	0.5260394
247	G	0.2925259	0.2925259	0.2925259	0.57430226
248	W	0.4243793	0.4243793	0.4243793	0.8331638
249	R	0.41723445	0.41723445	0.41723445	0.8191367
250	F	0.3595402	0.3595402	0.3595402	0.7058683
251	L	0.27358925	0.27358925	0.27358925	0.5371249
252	P	0.35842276	0.35842276	0.35842276	0.7036745
253	N	0.3014218	0.3014218	0.3014218	0.5917672
254	S	0.35041845	0.35041845	0.35041845	0.68795997
255	T	0.36432788	0.36432788	0.36432788	0.7152677
256	Y	0.3380297	0.3380297	0.3380297	0.66363776
257	K	0.39066583	0.39066583	0.39066583	0.76697576
258	R	0.35784957	0.35784957	0.35784957	0.70254916
259	M	0.33775192	0.33775192	0.33775192	0.6630924
260	K	0.36605942	0.36605942	0.36605942	0.71866715
261	E	0.380861	0.380861	0.380861	0.74772644
262	I	0.2301626	0.2301626	0.2301626	0.45186737
263	D	0.3275965	0.3275965	0.3275965	0.6431547
264	R	0.38975886	0.38975886	0.38975886	0.76519513
265	D	0.38536188	0.38536188	0.38536188	0.75656277
266	I	0.250879	0.250879	0.250879	0.49253887
267	K	0.38190818	0.38190818	0.38190818	0.74978226
268	A	0.38420156	0.38420156	0.38420156	0.75428474
269	S	0.42606097	0.42606097	0.42606097	0.83646536
270	L	0.24425709	0.24425709	0.24425709	0.4795384
271	K	0.4227786	0.4227786	0.4227786	0.83002126
272	N	0.4462237	0.4462237	0.4462237	0.87604994
273	I	0.28998145	0.28998145	0.28998145	0.5693069
274	I	0.3683414	0.3683414	0.3683414	0.7231473
275	N	0.45179597	0.45179597	0.45179597	0.88698965
276	K	0.45240703	0.45240703	0.45240703	0.8881894
277	R	0.25859603	0.25859603	0.25859603	0.50768936
278	E	0.4722623	0.4722623	0.4722623	0.9271703
279	K	0.44193566	0.44193566	0.44193566	0.8676314
280	A	0.38037583	0.38037583	0.38037583	0.7467739
281	L	0.3995243	0.3995243	0.3995243	0.7843672
282	K	0.43118528	0.43118528	0.43118528	0.84652567
283	E	0.3775656	0.3775656	0.3775656	0.7412567
284	G	0.40028968	0.40028968	0.40028968	0.78586984
285	E	0.35004354	0.35004354	0.35004354	0.6872239
286	A	0.4126801	0.4126801	0.4126801	0.8101953
287	I	0.42172626	0.42172626	0.42172626	0.82795525
288	K	0.4004683	0.4004683	0.4004683	0.7862205
289	N	0.34279948	0.34279948	0.34279948	0.67300206
290	D	0.2010131	0.2010131	0.2010131	0.39463952
291	L	0.117107816	0.117107816	0.117107816	0.22991224
292	L	0.12897246	0.12897246	0.12897246	0.25320554
293	G	0.26958296	0.26958296	0.26958296	0.5292595
294	I	0.32438886	0.32438886	0.32438886	0.63685733
295	L	0.23087375	0.23087375	0.23087375	0.45326352
296	L	0.40597183	0.40597183	0.40597183	0.7970253
297	E	0.4514878	0.4514878	0.4514878	0.88638467
298	S	0.4729444	0.4729444	0.4729444	0.9285094
299	N	0.4877605	0.4877605	0.4877605	0.9575972
300	H	0.48339123	0.48339123	0.48339123	0.94901913
301	K	0.47724643	0.47724643	0.47724643	0.9369554
302	E	0.46113265	0.46113265	0.46113265	0.9053199
303	I	0.4432532	0.4432532	0.4432532	0.87021804
304	Q	0.4483643	0.4483643	0.4483643	0.8802524
305	E	0.44617236	0.44617236	0.44617236	0.8759491
306	H	0.464038	0.464038	0.464038	0.9110239
307	G	0.42596298	0.42596298	0.42596298	0.836273
308	N	0.46707696	0.46707696	0.46707696	0.9169901
309	I	0.46591333	0.46591333	0.46591333	0.91470563
310	K	0.47286123	0.47286123	0.47286123	0.9283461
311	D	0.48797345	0.48797345	0.48797345	0.9580152
312	V	0.4885345	0.4885345	0.4885345	0.9591167
313	G	0.45675582	0.45675582	0.45675582	0.89672714
314	M	0.40400183	0.40400183	0.40400183	0.7931577
315	T	0.4819893	0.4819893	0.4819893	0.94626683
316	L	0.47383678	0.47383678	0.47383678	0.9302614
317	E	0.4428403	0.4428403	0.4428403	0.8694075
318	D	0.34320626	0.34320626	0.34320626	0.67380065
319	V	0.3690023	0.3690023	0.3690023	0.7244448
320	I	0.3734756	0.3734756	0.3734756	0.733227
321	E	0.21257624	0.21257624	0.21257624	0.4173409
322	E	0.05503087	0.05503087	0.05503087	0.10803951
323	C	0.14566626	0.14566626	0.14566626	0.2859797
324	K	-0.018391373	0.018391373	0.018391373	0.036106914
325	L	-0.0057558273	0.0057558273	0.0057558273	0.011300144
326	F	0.05137102	0.05137102	0.05137102	0.10085429
327	Y	0.039081838	0.039081838	0.039081838	0.076727524
328	F	-0.008926576	0.008926576	0.008926576	0.017525125
329	A	0.014851868	0.014851868	0.014851868	0.029157972
330	G	0.11737833	0.11737833	0.11737833	0.23044333
331	Q	0.03204581	0.03204581	0.03204581	0.06291403
332	E	0.0931144	0.0931144	0.0931144	0.1828071
333	T	0.031565066	0.031565066	0.031565066	0.061970204
334	T	0.08530893	0.08530893	0.08530893	0.167483
335	S	0.09733683	0.09733683	0.09733683	0.1910968
336	V	0.024810491	0.024810491	0.024810491	0.048709266
337	L	0.08616145	0.08616145	0.08616145	0.1691567
338	L	0.15216808	0.15216808	0.15216808	0.2987444
339	V	0.13539667	0.13539667	0.13539667	0.26581788
340	W	0.0042329677	0.0042329677	0.0042329677	0.008310386
341	T	0.19339105	0.19339105	0.19339105	0.37967554
342	M	0.10900005	0.10900005	0.10900005	0.21399465
343	V	0.19530934	0.19530934	0.19530934	0.3834416
344	A	0.18852319	0.18852319	0.18852319	0.37011868
345	L	0.1570211	0.1570211	0.1570211	0.30827212
346	S	0.13377683	0.13377683	0.13377683	0.26263773
347	R	0.3123876	0.3123876	0.3123876	0.6132958
348	Y	0.29725906	0.29725906	0.29725906	0.5835947
349	P	0.34877938	0.34877938	0.34877938	0.6847421
350	D	0.37839606	0.37839606	0.37839606	0.74288714
351	W	0.25134325	0.25134325	0.25134325	0.49345034
352	Q	0.07420815	0.07420815	0.07420815	0.14568935
353	A	0.39919958	0.39919958	0.39919958	0.7837297
354	R	0.43045753	0.43045753	0.43045753	0.84509695
355	A	0.22712411	0.22712411	0.22712411	0.44590205
356	R	0.25010303	0.25010303	0.25010303	0.49101546
357	E	0.44083145	0.44083145	0.44083145	0.86546355
358	E	0.30536136	0.30536136	0.30536136	0.59950155
359	V	0.21481596	0.21481596	0.21481596	0.42173803
360	L	0.3642458	0.3642458	0.3642458	0.7151066
361	Q	0.45758736	0.45758736	0.45758736	0.89835966
362	V	0.37994075	0.37994075	0.37994075	0.7459197
363	F	0.34489363	0.34489363	0.34489363	0.67711335
364	G	0.3900067	0.3900067	0.3900067	0.76568174
365	K	0.41961503	0.41961503	0.41961503	0.82381034
366	H	0.42516014	0.42516014	0.42516014	0.8346968
367	K	0.42126995	0.42126995	0.42126995	0.8270594
368	P	0.405949	0.405949	0.405949	0.7969805
369	D	0.44282502	0.44282502	0.44282502	0.86937743
370	F	0.3003213	0.3003213	0.3003213	0.58960664
371	D	0.41414398	0.41414398	0.41414398	0.8130693
372	G	0.3157482	0.3157482	0.3157482	0.61989355
373	L	0.30686885	0.30686885	0.30686885	0.6024611
374	S	0.35788777	0.35788777	0.35788777	0.70262414
375	H	0.39532012	0.39532012	0.39532012	0.77611333
376	L	0.23813732	0.23813732	0.23813732	0.46752375
377	K	0.30098078	0.30098078	0.30098078	0.5909013
378	I	0.17824113	0.17824113	0.17824113	0.3499324
379	V	0.11489942	0.11489942	0.11489942	0.22557661
380	T	0.21755236	0.21755236	0.21755236	0.42711028
381	M	0.12810199	0.12810199	0.12810199	0.25149658
382	I	0.18996248	0.18996248	0.18996248	0.37294436
383	L	0.09222146	0.09222146	0.09222146	0.18105404
384	Y	0.09117931	0.09117931	0.09117931	0.17900804
385	E	0.018392092	0.018392092	0.018392092	0.036108326
386	V	0.042058103	0.042058103	0.042058103	0.08257069
387	L	-0.017231112	0.017231112	0.017231112	0.03382903
388	R	0.06907127	0.06907127	0.06907127	0.13560437
389	L	0.013604417	0.013604417	0.013604417	0.02670891
390	Y	0.052128613	0.052128613	0.052128613	0.102341644
391	P	0.04208223	0.04208223	0.04208223	0.08261806
392	P	0.01221498	0.01221498	0.01221498	0.023981092
393	V	-0.04538918	0.04538918	0.04538918	0.089110434
394	P	0.06649183	0.06649183	0.06649183	0.13054027
395	E	0.022459349	0.022459349	0.022459349	0.044093378
396	L	0.026331626	0.026331626	0.026331626	0.051695637
397	A	0.11768744	0.11768744	0.11768744	0.2310502
398	R	0.033454586	0.033454586	0.033454586	0.06567981
399	T	0.20838624	0.20838624	0.20838624	0.40911487
400	V	0.05701148	0.05701148	0.05701148	0.11192795
401	Q	0.16528568	0.16528568	0.16528568	0.32449755
402	K	0.27101943	0.27101943	0.27101943	0.53207964
403	D	0.3194185	0.3194185	0.3194185	0.6270992
404	V	0.18282482	0.18282482	0.18282482	0.35893133
405	K	0.3360208	0.3360208	0.3360208	0.6596938
406	L	0.21287403	0.21287403	0.21287403	0.4179255
407	G	0.23831114	0.23831114	0.23831114	0.46786502
408	N	0.29600424	0.29600424	0.29600424	0.58113116
409	L	0.22717108	0.22717108	0.22717108	0.44599426
410	T	0.36137193	0.36137193	0.36137193	0.70946443
411	L	0.19240771	0.19240771	0.19240771	0.37774497
412	P	0.17067735	0.17067735	0.17067735	0.33508277
413	A	0.12330739	0.12330739	0.12330739	0.24208358
414	G	0.18966381	0.18966381	0.18966381	0.372358
415	V	0.11156052	0.11156052	0.11156052	0.2190215
416	Q	0.23452646	0.23452646	0.23452646	0.4604347
417	V	0.1500693	0.1500693	0.1500693	0.29462397
418	S	0.1953941	0.1953941	0.1953941	0.383608
419	L	0.17321587	0.17321587	0.17321587	0.34006652
420	P	0.1815363	0.1815363	0.1815363	0.35640165
421	I	0.07305656	0.07305656	0.07305656	0.14342849
422	V	0.24183196	0.24183196	0.24183196	0.47477725
423	L	0.1851323	0.1851323	0.1851323	0.3634615
424	V	0.120742545	0.120742545	0.120742545	0.23704813
425	H	-0.03832918	0.03832918	0.03832918	0.075249866
426	H	0.27773714	0.27773714	0.27773714	0.54526824
427	D	0.16888739	0.16888739	0.16888739	0.33156863
428	C	0.27959296	0.27959296	0.27959296	0.54891163
429	E	0.32512555	0.32512555	0.32512555	0.63830364
430	L	0.16401066	0.16401066	0.16401066	0.32199436
431	W	0.012242144	0.012242144	0.012242144	0.024034424
432	G	0.11733833	0.11733833	0.11733833	0.2303648
433	D	0.26446095	0.26446095	0.26446095	0.5192037
434	D	0.20742959	0.20742959	0.20742959	0.40723673
435	A	0.061059084	0.061059084	0.061059084	0.11987442
436	K	0.31599003	0.31599003	0.31599003	0.6203683
437	E	0.23187214	0.23187214	0.23187214	0.45522362
438	F	0.0758529	0.0758529	0.0758529	0.14891842
439	N	0.21686503	0.21686503	0.21686503	0.42576087
440	P	0.047432613	0.047432613	0.047432613	0.09312221
441	D	0.19384317	0.19384317	0.19384317	0.38056314
442	R	0.17111874	0.17111874	0.17111874	0.33594933
443	F	0.028849361	0.028849361	0.028849361	0.056638587
444	S	0.29136756	0.29136756	0.29136756	0.57202816
445	E	0.3080671	0.3080671	0.3080671	0.60481364
446	G	0.2996306	0.2996306	0.2996306	0.58825064
447	V	0.30195868	0.30195868	0.30195868	0.59282124
448	S	0.3798562	0.3798562	0.3798562	0.7457537
449	K	0.4021749	0.4021749	0.4021749	0.789571
450	A	0.33224028	0.33224028	0.33224028	0.6522716
451	T	0.39575556	0.39575556	0.39575556	0.7769682
452	N	0.39019147	0.39019147	0.39019147	0.7660445
453	G	0.40175763	0.40175763	0.40175763	0.7887518
454	R	0.37180975	0.37180975	0.37180975	0.7299565
455	V	0.27951074	0.27951074	0.27951074	0.5487502
456	S	0.3117291	0.3117291	0.3117291	0.612003
457	F	0.16123067	0.16123067	0.16123067	0.31653655
458	V	0.12767749	0.12767749	0.12767749	0.25066316
459	P	0.13795441	0.13795441	0.13795441	0.2708394
460	F	0.041963417	0.041963417	0.041963417	0.082384795
461	G	-0.085327744	0.085327744	0.085327744	0.16751993
462	G	-0.027055694	0.027055694	0.027055694	0.053117167
463	G	0.06762956	0.06762956	0.06762956	0.13277392
464	P	-0.0074714995	0.0074714995	0.0074714995	0.014668442
465	R	-0.026137186	0.026137186	0.026137186	0.051313903
466	I	-0.06446292	0.06446292	0.06446292	0.126557
467	C	0.021828312	0.021828312	0.021828312	0.042854495
468	I	-0.14996725	0.14996725	0.14996725	0.2944236
469	G	0.06362315	0.06362315	0.06362315	0.12490833
470	Q	-0.05892856	0.05892856	0.05892856	0.11569166
471	N	0.107319444	0.107319444	0.107319444	0.21069519
472	F	0.039137103	0.039137103	0.039137103	0.07683603
473	S	-0.029563662	0.029563662	0.029563662	0.05804094
474	L	0.052032027	0.052032027	0.052032027	0.10215202
475	L	0.08539821	0.08539821	0.08539821	0.16765827
476	E	0.01148958	0.01148958	0.01148958	0.022556951
477	A	-0.0034959703	0.0034959703	0.0034959703	0.0068634734
478	K	0.10782285	0.10782285	0.10782285	0.21168351
479	M	0.19125569	0.19125569	0.19125569	0.37548324
480	A	0.07427644	0.07427644	0.07427644	0.14582342
481	V	0.2020821	0.2020821	0.2020821	0.39673823
482	S	0.2579242	0.2579242	0.2579242	0.5063704
483	M	0.34670034	0.34670034	0.34670034	0.6806604
484	I	0.24427679	0.24427679	0.24427679	0.4795771
485	L	0.219076	0.219076	0.219076	0.43010154
486	Q	0.29035297	0.29035297	0.29035297	0.5700363
487	N	0.3862409	0.3862409	0.3862409	0.7582885
488	F	0.30376852	0.30376852	0.30376852	0.5963744
489	S	0.3565886	0.3565886	0.3565886	0.70007354
490	F	0.1489962	0.1489962	0.1489962	0.29251722
491	E	0.3473556	0.3473556	0.3473556	0.6819469
492	L	0.16221742	0.16221742	0.16221742	0.31847382
493	S	0.10499842	0.10499842	0.10499842	0.20613843
494	P	0.32019708	0.32019708	0.32019708	0.6286278
495	A	0.21853834	0.21853834	0.21853834	0.429046
496	Y	0.09525688	0.09525688	0.09525688	0.18701333
497	A	0.2552067	0.2552067	0.2552067	0.5010353
498	H	0.045359872	0.045359872	0.045359872	0.08905289
499	A	0.21404526	0.21404526	0.21404526	0.42022493
500	P	0.16681664	0.16681664	0.16681664	0.32750323
501	A	0.27246305	0.27246305	0.27246305	0.53491384
502	M	0.16239615	0.16239615	0.16239615	0.31882468
503	S	0.090565555	0.090565555	0.090565555	0.17780307
504	I	0.08306387	0.08306387	0.08306387	0.16307537
505	T	0.017199509	0.017199509	0.017199509	0.033766985
506	L	0.09435655	0.09435655	0.09435655	0.18524577
507	Q	0.15596852	0.15596852	0.15596852	0.30620563
508	P	0.08581893	0.08581893	0.08581893	0.16848426
509	Q	0.055099897	0.055099897	0.055099897	0.108175024
510	Y	0.13877979	0.13877979	0.13877979	0.2724598
511	G	0.2127953	0.2127953	0.2127953	0.41777095
512	A	-0.037795495	0.037795495	0.037795495	0.07420211
513	H	0.19031519	0.19031519	0.19031519	0.3736368
514	I	0.0967463	0.0967463	0.0967463	0.18993744
515	I	0.2933256	0.2933256	0.2933256	0.5758723
516	L	0.27440333	0.27440333	0.27440333	0.5387231
517	R	0.37897602	0.37897602	0.37897602	0.7440257
518	K	0.41549328	0.41549328	0.41549328	0.81571835
519	L	0.41122967	0.41122967	0.41122967	0.8073478
520	E	0.4413357	0.4413357	0.4413357	0.8664535
521	I	0.4008712	0.4008712	0.4008712	0.78701144
