## Supplementary material for "The N-Terminus of *Sophora tonkinensis* Cytochrome P450s Evolves Neutrally yet Encodes Rich Functional Information: A Protein Language Model Analysis": Dataset S1: StonChr2AG051170.1_residue_importance.csv

position	amino_acid	cosine_similarity	abs_cosine	final_score	final_score_norm
1	M	0.48776087	0.48776087	0.48776087	0.9471299
2	Q	0.4539156	0.4539156	0.4539156	0.8814094
3	A	0.46435365	0.46435365	0.46435365	0.90167797
4	A	0.46693435	0.46693435	0.46693435	0.9066891
5	W	0.49400234	0.49400234	0.49400234	0.9592495
6	A	0.4734119	0.4734119	0.4734119	0.9192672
7	T	0.49484152	0.49484152	0.49484152	0.960879
8	S	0.50566477	0.50566477	0.50566477	0.9818955
9	V	0.50522876	0.50522876	0.50522876	0.9810489
10	G	0.51498836	0.51498836	0.51498836	1.0
11	I	0.5017231	0.5017231	0.5017231	0.9742417
12	I	0.5068286	0.5068286	0.5068286	0.9841555
13	V	0.50732565	0.50732565	0.50732565	0.9851206
14	V	0.4941138	0.4941138	0.4941138	0.959466
15	T	0.48072138	0.48072138	0.48072138	0.93346065
16	V	0.48814833	0.48814833	0.48814833	0.94788224
17	I	0.5016376	0.5016376	0.5016376	0.97407556
18	V	0.4788953	0.4788953	0.4788953	0.92991483
19	A	0.44924656	0.44924656	0.44924656	0.8723431
20	V	0.4681015	0.4681015	0.4681015	0.9089555
21	R	0.51265925	0.51265925	0.51265925	0.9954774
22	W	0.4848967	0.4848967	0.4848967	0.94156826
23	G	0.45418176	0.45418176	0.45418176	0.88192624
24	W	0.46469814	0.46469814	0.46469814	0.90234685
25	S	0.48304236	0.48304236	0.48304236	0.93796754
26	M	0.45667583	0.45667583	0.45667583	0.88676924
27	L	0.4102719	0.4102719	0.4102719	0.7966625
28	H	0.43740615	0.43740615	0.43740615	0.8493515
29	W	0.46690565	0.46690565	0.46690565	0.9066334
30	L	0.3620245	0.3620245	0.3620245	0.70297605
31	W	0.34545135	0.34545135	0.34545135	0.6707945
32	L	0.2662125	0.2662125	0.2662125	0.51692915
33	R	0.36179972	0.36179972	0.36179972	0.7025396
34	P	0.30503175	0.30503175	0.30503175	0.59230804
35	K	0.35701463	0.35701463	0.35701463	0.693248
36	K	0.3746979	0.3746979	0.3746979	0.7275852
37	L	0.35808033	0.35808033	0.35808033	0.6953173
38	E	0.35775006	0.35775006	0.35775006	0.694676
39	R	0.37433892	0.37433892	0.37433892	0.7268881
40	L	0.3938986	0.3938986	0.3938986	0.764869
41	L	0.30038416	0.30038416	0.30038416	0.5832834
42	R	0.36594418	0.36594418	0.36594418	0.71058726
43	E	0.40273377	0.40273377	0.40273377	0.782025
44	Q	0.2856109	0.2856109	0.2856109	0.55459684
45	G	0.35756984	0.35756984	0.35756984	0.69432604
46	L	0.29507506	0.29507506	0.29507506	0.5729742
47	Q	0.36498734	0.36498734	0.36498734	0.7087293
48	G	0.2078369	0.2078369	0.2078369	0.4035759
49	N	0.26890513	0.26890513	0.26890513	0.52215767
50	P	0.31025663	0.31025663	0.31025663	0.60245365
51	Y	0.21942179	0.21942179	0.21942179	0.42607135
52	R	0.22635517	0.22635517	0.22635517	0.43953452
53	P	0.25101385	0.25101385	0.25101385	0.48741654
54	L	0.21508884	0.21508884	0.21508884	0.41765767
55	V	0.25248063	0.25248063	0.25248063	0.4902647
56	G	0.23736893	0.23736893	0.23736893	0.46092096
57	D	0.19950832	0.19950832	0.19950832	0.38740355
58	L	0.28387475	0.28387475	0.28387475	0.55122554
59	N	0.36447373	0.36447373	0.36447373	0.70773196
60	E	0.39638892	0.39638892	0.39638892	0.76970464
61	I	0.40427533	0.40427533	0.40427533	0.7850184
62	L	0.44341004	0.44341004	0.44341004	0.86100984
63	K	0.48233083	0.48233083	0.48233083	0.9365859
64	M	0.4406938	0.4406938	0.4406938	0.8557354
65	G	0.4276033	0.4276033	0.4276033	0.8303164
66	K	0.47906464	0.47906464	0.47906464	0.9302436
67	E	0.4649297	0.4649297	0.4649297	0.9027965
68	A	0.4304852	0.4304852	0.4304852	0.83591247
69	K	0.48811874	0.48811874	0.48811874	0.9478248
70	F	0.46377128	0.46377128	0.46377128	0.9005471
71	K	0.45755127	0.45755127	0.45755127	0.88846916
72	P	0.47416666	0.47416666	0.47416666	0.9207328
73	M	0.47556582	0.47556582	0.47556582	0.92344964
74	A	0.45827806	0.45827806	0.45827806	0.8898804
75	I	0.46342468	0.46342468	0.46342468	0.8998741
76	S	0.45976537	0.45976537	0.45976537	0.8927685
77	D	0.4632919	0.4632919	0.4632919	0.8996163
78	D	0.44693935	0.44693935	0.44693935	0.867863
79	I	0.43074566	0.43074566	0.43074566	0.8364183
80	V	0.41774192	0.41774192	0.41774192	0.8111677
81	P	0.4222962	0.4222962	0.4222962	0.82001114
82	H	0.3965463	0.3965463	0.3965463	0.77001023
83	V	0.38740426	0.38740426	0.38740426	0.7522583
84	L	0.35373548	0.35373548	0.35373548	0.6868805
85	P	0.37344283	0.37344283	0.37344283	0.7251481
86	Y	0.34171963	0.34171963	0.34171963	0.66354823
87	I	0.38230044	0.38230044	0.38230044	0.7423477
88	Q	0.45813188	0.45813188	0.45813188	0.8895966
89	Q	0.4484245	0.4484245	0.4484245	0.87074685
90	S	0.4089236	0.4089236	0.4089236	0.7940443
91	V	0.3924587	0.3924587	0.3924587	0.762073
92	D	0.45999777	0.45999777	0.45999777	0.89321977
93	K	0.4442482	0.4442482	0.4442482	0.86263734
94	H	0.38262448	0.38262448	0.38262448	0.74297696
95	G	0.34939647	0.34939647	0.34939647	0.67845505
96	K	0.3984043	0.3984043	0.3984043	0.77361804
97	N	0.29585034	0.29585034	0.29585034	0.57447964
98	S	0.2849476	0.2849476	0.2849476	0.55330884
99	F	0.18299673	0.18299673	0.18299673	0.3553415
100	I	0.24104653	0.24104653	0.24104653	0.4680621
101	W	0.10715701	0.10715701	0.10715701	0.20807657
102	F	0.122870184	0.122870184	0.122870184	0.23858827
103	G	0.14678465	0.14678465	0.14678465	0.28502518
104	P	0.18584615	0.18584615	0.18584615	0.36087447
105	I	0.2560389	0.2560389	0.2560389	0.49717414
106	P	0.21095012	0.21095012	0.21095012	0.40962115
107	R	0.198759	0.198759	0.198759	0.38594854
108	L	0.08890696	0.08890696	0.08890696	0.17263877
109	I	0.14168873	0.14168873	0.14168873	0.27512997
110	L	0.23377365	0.23377365	0.23377365	0.45393968
111	K	0.1907131	0.1907131	0.1907131	0.37032506
112	D	0.23977786	0.23977786	0.23977786	0.4655986
113	P	0.25593156	0.25593156	0.25593156	0.4969657
114	E	0.37306648	0.37306648	0.37306648	0.7244173
115	L	0.24408953	0.24408953	0.24408953	0.47397095
116	I	0.2334889	0.2334889	0.2334889	0.45338675
117	K	0.29155764	0.29155764	0.29155764	0.5661441
118	E	0.35338262	0.35338262	0.35338262	0.6861954
119	V	0.22035064	0.22035064	0.22035064	0.42787498
120	F	0.1210702	0.1210702	0.1210702	0.23509307
121	N	0.17217758	0.17217758	0.17217758	0.33433297
122	K	0.28212216	0.28212216	0.28212216	0.5478224
123	I	0.15066761	0.15066761	0.15066761	0.29256508
124	Y	0.21554308	0.21554308	0.21554308	0.4185397
125	D	0.1934954	0.1934954	0.1934954	0.3757277
126	F	0.1557051	0.1557051	0.1557051	0.30234683
127	P	0.23276646	0.23276646	0.23276646	0.45198393
128	K	0.107007414	0.107007414	0.107007414	0.20778608
129	P	0.28085476	0.28085476	0.28085476	0.5453614
130	N	0.28290388	0.28290388	0.28290388	0.5493403
131	M	0.30141068	0.30141068	0.30141068	0.58527666
132	N	0.22224566	0.22224566	0.22224566	0.43155473
133	P	0.27215695	0.27215695	0.27215695	0.52847207
134	L	0.21598028	0.21598028	0.21598028	0.41938865
135	V	0.25825152	0.25825152	0.25825152	0.50147057
136	K	0.33132753	0.33132753	0.33132753	0.64336896
137	L	0.24557094	0.24557094	0.24557094	0.47684756
138	L	0.2450668	0.2450668	0.2450668	0.47586864
139	V	0.16146341	0.16146341	0.16146341	0.31352827
140	T	0.22447406	0.22447406	0.22447406	0.4358818
141	G	0.09846266	0.09846266	0.09846266	0.19119395
142	L	0.09010984	0.09010984	0.09010984	0.17497452
143	A	-0.012228874	0.012228874	0.012228874	0.023745922
144	N	-0.017460378	0.017460378	0.017460378	0.03390441
145	Y	-0.06366681	0.06366681	0.06366681	0.12362767
146	E	0.1303359	0.1303359	0.1303359	0.25308514
147	G	0.13205893	0.13205893	0.13205893	0.2564309
148	E	0.25854006	0.25854006	0.25854006	0.5020309
149	K	0.04212464	0.04212464	0.04212464	0.081797265
150	W	-0.0013271016	0.0013271016	0.0013271016	0.0025769547
151	S	0.031687193	0.031687193	0.031687193	0.06152992
152	K	0.18968605	0.18968605	0.18968605	0.36833075
153	H	-0.104023375	0.104023375	0.104023375	0.20199169
154	R	-0.013708456	0.013708456	0.013708456	0.026618963
155	R	0.08993786	0.08993786	0.08993786	0.17464057
156	I	0.008565279	0.008565279	0.008565279	0.016631985
157	I	-0.0915782	0.0915782	0.0915782	0.17782576
158	N	-0.14215165	0.14215165	0.14215165	0.27602887
159	P	0.07124354	0.07124354	0.07124354	0.1383401
160	A	-0.021257594	0.021257594	0.021257594	0.041277815
161	F	-0.06896927	0.06896927	0.06896927	0.13392395
162	N	-0.016457982	0.016457982	0.016457982	0.03195797
163	L	0.08459871	0.08459871	0.08459871	0.16427305
164	E	0.14985466	0.14985466	0.14985466	0.2909865
165	K	0.05582501	0.05582501	0.05582501	0.10840052
166	I	0.027216498	0.027216498	0.027216498	0.052848764
167	K	0.21918473	0.21918473	0.21918473	0.42561102
168	M	0.27217633	0.27217633	0.27217633	0.5285097
169	M	-0.030822385	0.030822385	0.030822385	0.059850644
170	L	0.2649019	0.2649019	0.2649019	0.51438427
171	P	0.3494311	0.3494311	0.3494311	0.6785223
172	I	0.29772773	0.29772773	0.29772773	0.5781252
173	F	0.028165998	0.028165998	0.028165998	0.054692496
174	F	0.31617638	0.31617638	0.31617638	0.6139486
175	I	0.41389528	0.41389528	0.41389528	0.8036983
176	S	0.26241508	0.26241508	0.26241508	0.50955534
177	C	0.364171	0.364171	0.364171	0.70714414
178	N	0.4212577	0.4212577	0.4212577	0.8179946
179	D	0.4166116	0.4166116	0.4166116	0.8089729
180	M	0.3007008	0.3007008	0.3007008	0.58389825
181	I	0.3871802	0.3871802	0.3871802	0.75182325
182	S	0.45581034	0.45581034	0.45581034	0.8850886
183	K	0.44488135	0.44488135	0.44488135	0.8638668
184	W	0.30814204	0.30814204	0.30814204	0.59834754
185	E	0.428782	0.428782	0.428782	0.8326052
186	G	0.42499906	0.42499906	0.42499906	0.82525957
187	M	0.4836597	0.4836597	0.4836597	0.9391663
188	L	0.3990605	0.3990605	0.3990605	0.7748923
189	S	0.43270865	0.43270865	0.43270865	0.84023
190	S	0.45028627	0.45028627	0.45028627	0.87436205
191	D	0.44105628	0.44105628	0.44105628	0.8564393
192	G	0.42074475	0.42074475	0.42074475	0.81699854
193	S	0.39769083	0.39769083	0.39769083	0.77223265
194	C	0.45880407	0.45880407	0.45880407	0.8909018
195	E	0.3140375	0.3140375	0.3140375	0.60979533
196	M	0.3625596	0.3625596	0.3625596	0.7040151
197	D	0.26913518	0.26913518	0.26913518	0.5226044
198	V	0.22863401	0.22863401	0.22863401	0.44395956
199	W	0.29224944	0.29224944	0.29224944	0.5674875
200	P	0.38817504	0.38817504	0.38817504	0.753755
201	F	0.29216552	0.29216552	0.29216552	0.5673245
202	L	0.14845556	0.14845556	0.14845556	0.28826973
203	Q	0.23105472	0.23105472	0.23105472	0.44866008
204	N	0.3493031	0.3493031	0.3493031	0.67827374
205	L	0.13890982	0.13890982	0.13890982	0.2697339
206	A	0.09471289	0.09471289	0.09471289	0.18391268
207	S	0.13529465	0.13529465	0.13529465	0.262714
208	D	0.30039823	0.30039823	0.30039823	0.5833107
209	V	0.068348974	0.068348974	0.068348974	0.13271946
210	I	0.01916405	0.01916405	0.01916405	0.037212588
211	S	-0.00013683709	0.00013683709	0.00013683709	0.0002657091
212	R	0.25363094	0.25363094	0.25363094	0.4924984
213	T	0.12509146	0.12509146	0.12509146	0.24290153
214	A	0.03675064	0.03675064	0.03675064	0.07136208
215	F	-0.019425567	0.019425567	0.019425567	0.0377204
216	G	0.17109822	0.17109822	0.17109822	0.33223706
217	S	0.23280233	0.23280233	0.23280233	0.45205358
218	S	0.2366285	0.2366285	0.2366285	0.4594832
219	Y	0.17091078	0.17091078	0.17091078	0.3318731
220	E	0.3761791	0.3761791	0.3761791	0.73046136
221	E	0.32956037	0.32956037	0.32956037	0.6399375
222	G	0.20321886	0.20321886	0.20321886	0.39460865
223	K	0.3732152	0.3732152	0.3732152	0.72470605
224	R	0.4139129	0.4139129	0.4139129	0.8037325
225	I	0.27071023	0.27071023	0.27071023	0.52566284
226	F	0.20014617	0.20014617	0.20014617	0.38864213
227	Q	0.38944274	0.38944274	0.38944274	0.7562166
228	L	0.30412397	0.30412397	0.30412397	0.5905453
229	Q	0.12077508	0.12077508	0.12077508	0.23452002
230	N	0.3497724	0.3497724	0.3497724	0.67918503
231	E	0.3933685	0.3933685	0.3933685	0.7638396
232	Q	0.26732448	0.26732448	0.26732448	0.5190884
233	A	0.30001172	0.30001172	0.30001172	0.5825602
234	E	0.42888656	0.42888656	0.42888656	0.83280826
235	L	0.3445473	0.3445473	0.3445473	0.669039
236	T	0.31224498	0.31224498	0.31224498	0.60631466
237	M	0.3265189	0.3265189	0.3265189	0.6340316
238	K	0.43274128	0.43274128	0.43274128	0.84029335
239	V	0.38910344	0.38910344	0.38910344	0.7555577
240	I	0.32718533	0.32718533	0.32718533	0.6353257
241	M	0.40126458	0.40126458	0.40126458	0.7791721
242	K	0.4566931	0.4566931	0.4566931	0.8868028
243	A	0.37635094	0.37635094	0.37635094	0.730795
244	Q	0.4060566	0.4060566	0.4060566	0.78847724
245	I	0.3401124	0.3401124	0.3401124	0.66042733
246	P	0.28209922	0.28209922	0.28209922	0.54777783
247	G	0.30644563	0.30644563	0.30644563	0.5950535
248	W	0.4318505	0.4318505	0.4318505	0.8385636
249	R	0.41946638	0.41946638	0.41946638	0.81451625
250	F	0.36241814	0.36241814	0.36241814	0.7037405
251	L	0.31618726	0.31618726	0.31618726	0.61396974
252	Q	0.37865898	0.37865898	0.37865898	0.73527676
253	N	0.3338683	0.3338683	0.3338683	0.6483026
254	S	0.3508386	0.3508386	0.3508386	0.6812554
255	T	0.37896886	0.37896886	0.37896886	0.7358785
256	H	0.3458536	0.3458536	0.3458536	0.67157555
257	R	0.4020788	0.4020788	0.4020788	0.7807532
258	R	0.3517618	0.3517618	0.3517618	0.683048
259	M	0.3336812	0.3336812	0.3336812	0.64793926
260	K	0.36929742	0.36929742	0.36929742	0.71709853
261	E	0.3739003	0.3739003	0.3739003	0.72603637
262	I	0.21536393	0.21536393	0.21536393	0.41819185
263	D	0.3383442	0.3383442	0.3383442	0.65699387
264	R	0.3914987	0.3914987	0.3914987	0.76020885
265	D	0.37483177	0.37483177	0.37483177	0.72784513
266	I	0.24931161	0.24931161	0.24931161	0.48411116
267	K	0.39151806	0.39151806	0.39151806	0.7602464
268	A	0.3815619	0.3815619	0.3815619	0.7409136
269	S	0.4208768	0.4208768	0.4208768	0.81725496
270	L	0.24776965	0.24776965	0.24776965	0.481117
271	K	0.4267481	0.4267481	0.4267481	0.8286558
272	D	0.4452707	0.4452707	0.4452707	0.86462283
273	I	0.27540365	0.27540365	0.27540365	0.53477645
274	I	0.37283853	0.37283853	0.37283853	0.72397465
275	N	0.4490307	0.4490307	0.4490307	0.871924
276	K	0.44633913	0.44633913	0.44633913	0.8666975
277	R	0.25924432	0.25924432	0.25924432	0.5033984
278	E	0.46520743	0.46520743	0.46520743	0.9033358
279	R	0.4148715	0.4148715	0.4148715	0.80559397
280	A	0.37322143	0.37322143	0.37322143	0.72471815
281	L	0.3902981	0.3902981	0.3902981	0.7578775
282	K	0.42380482	0.42380482	0.42380482	0.8229406
283	A	0.3525195	0.3525195	0.3525195	0.68451935
284	G	0.37954688	0.37954688	0.37954688	0.7370009
285	E	0.3240677	0.3240677	0.3240677	0.6292719
286	A	0.3959875	0.3959875	0.3959875	0.7689252
287	A	0.40443614	0.40443614	0.40443614	0.78533065
288	K	0.3903385	0.3903385	0.3903385	0.75795597
289	N	0.35124847	0.35124847	0.35124847	0.6820513
290	D	0.19630958	0.19630958	0.19630958	0.38119227
291	L	0.12970899	0.12970899	0.12970899	0.2518678
292	L	0.12656032	0.12656032	0.12656032	0.24575374
293	G	0.2639489	0.2639489	0.2639489	0.51253366
294	I	0.32380518	0.32380518	0.32380518	0.6287621
295	L	0.24025568	0.24025568	0.24025568	0.46652642
296	L	0.39516142	0.39516142	0.39516142	0.76732105
297	E	0.44951162	0.44951162	0.44951162	0.8728578
298	S	0.4705318	0.4705318	0.4705318	0.9136746
299	N	0.48748523	0.48748523	0.48748523	0.94659466
300	H	0.4815066	0.4815066	0.4815066	0.9349854
301	K	0.47840026	0.47840026	0.47840026	0.9289535
302	E	0.46121654	0.46121654	0.46121654	0.8955863
303	I	0.44047856	0.44047856	0.44047856	0.85531753
304	Q	0.4462732	0.4462732	0.4462732	0.8665695
305	E	0.44698027	0.44698027	0.44698027	0.86794245
306	H	0.46415213	0.46415213	0.46415213	0.90128666
307	G	0.4273049	0.4273049	0.4273049	0.829737
308	N	0.4644859	0.4644859	0.4644859	0.9019348
309	I	0.4634747	0.4634747	0.4634747	0.8999712
310	K	0.46967423	0.46967423	0.46967423	0.9120094
311	D	0.48888686	0.48888686	0.48888686	0.9493163
312	V	0.4844696	0.4844696	0.4844696	0.9407389
313	G	0.45035234	0.45035234	0.45035234	0.8744903
314	M	0.420049	0.420049	0.420049	0.8156476
315	T	0.47612286	0.47612286	0.47612286	0.9245313
316	L	0.4815967	0.4815967	0.4815967	0.9351604
317	L	0.4399595	0.4399595	0.4399595	0.85430956
318	D	0.37828627	0.37828627	0.37828627	0.73455304
319	V	0.38505083	0.38505083	0.38505083	0.7476884
320	I	0.39971253	0.39971253	0.39971253	0.7761584
321	E	0.23304476	0.23304476	0.23304476	0.45252433
322	E	0.09397198	0.09397198	0.09397198	0.18247399
323	C	0.17737637	0.17737637	0.17737637	0.3444279
324	K	0.0045452015	0.0045452015	0.0045452015	0.008825834
325	L	0.019564921	0.019564921	0.019564921	0.037990995
326	F	0.08386975	0.08386975	0.08386975	0.16285756
327	Y	0.063463315	0.063463315	0.063463315	0.12323252
328	F	0.014326922	0.014326922	0.014326922	0.027819894
329	A	0.063163474	0.063163474	0.063163474	0.122650295
330	G	0.15532823	0.15532823	0.15532823	0.30161503
331	Q	0.07265327	0.07265327	0.07265327	0.1410775
332	E	0.13655059	0.13655059	0.13655059	0.26515278
333	S	0.07240578	0.07240578	0.07240578	0.14059693
334	T	0.12423022	0.12423022	0.12423022	0.24122918
335	S	0.12234668	0.12234668	0.12234668	0.23757173
336	V	0.060862947	0.060862947	0.060862947	0.11818315
337	L	0.15464613	0.15464613	0.15464613	0.30029052
338	L	0.17218363	0.17218363	0.17218363	0.3343447
339	V	0.15257847	0.15257847	0.15257847	0.2962756
340	W	0.02268572	0.02268572	0.02268572	0.044050936
341	T	0.21527332	0.21527332	0.21527332	0.4180159
342	M	0.12446416	0.12446416	0.12446416	0.24168344
343	V	0.21030743	0.21030743	0.21030743	0.40837318
344	A	0.19291021	0.19291021	0.19291021	0.37459138
345	L	0.15774493	0.15774493	0.15774493	0.30630776
346	S	0.1455939	0.1455939	0.1455939	0.282713
347	R	0.32191396	0.32191396	0.32191396	0.62508976
348	Y	0.28717393	0.28717393	0.28717393	0.55763185
349	P	0.3443692	0.3443692	0.3443692	0.6686932
350	D	0.3724655	0.3724655	0.3724655	0.7232503
351	W	0.24039412	0.24039412	0.24039412	0.46679524
352	Q	0.08485223	0.08485223	0.08485223	0.16476534
353	A	0.39779046	0.39779046	0.39779046	0.7724261
354	R	0.43029606	0.43029606	0.43029606	0.83554524
355	A	0.24467354	0.24467354	0.24467354	0.475105
356	R	0.26327065	0.26327065	0.26327065	0.5112167
357	E	0.4389446	0.4389446	0.4389446	0.8523389
358	E	0.31245634	0.31245634	0.31245634	0.60672504
359	V	0.21402004	0.21402004	0.21402004	0.4155823
360	L	0.3638804	0.3638804	0.3638804	0.70657986
361	Q	0.45663273	0.45663273	0.45663273	0.88668555
362	V	0.3720491	0.3720491	0.3720491	0.72244173
363	F	0.32687685	0.32687685	0.32687685	0.63472664
364	G	0.38351393	0.38351393	0.38351393	0.74470407
365	K	0.4158662	0.4158662	0.4158662	0.8075254
366	H	0.41824743	0.41824743	0.41824743	0.8121493
367	K	0.42119104	0.42119104	0.42119104	0.81786513
368	P	0.41099298	0.41099298	0.41099298	0.7980627
369	E	0.43700874	0.43700874	0.43700874	0.8485798
370	F	0.30922383	0.30922383	0.30922383	0.6004482
371	D	0.42781264	0.42781264	0.42781264	0.8307229
372	G	0.32704017	0.32704017	0.32704017	0.6350438
373	L	0.3280961	0.3280961	0.3280961	0.6370942
374	S	0.36837515	0.36837515	0.36837515	0.7153077
375	H	0.39820328	0.39820328	0.39820328	0.77322775
376	L	0.24144074	0.24144074	0.24144074	0.46882758
377	K	0.2991724	0.2991724	0.2991724	0.5809304
378	I	0.16748054	0.16748054	0.16748054	0.3252123
379	I	0.16359647	0.16359647	0.16359647	0.31767023
380	T	0.24402766	0.24402766	0.24402766	0.47385082
381	M	0.12069491	0.12069491	0.12069491	0.23436435
382	I	0.2083776	0.2083776	0.2083776	0.40462583
383	L	0.12249403	0.12249403	0.12249403	0.23785785
384	Y	0.11331041	0.11331041	0.11331041	0.22002518
385	E	0.020780545	0.020780545	0.020780545	0.040351484
386	V	0.055217158	0.055217158	0.055217158	0.1072202
387	L	0.0009621148	0.0009621148	0.0009621148	0.0018682262
388	R	0.0757456	0.0757456	0.0757456	0.14708215
389	L	0.015808808	0.015808808	0.015808808	0.030697407
390	Y	0.05996422	0.05996422	0.05996422	0.11643801
391	P	0.044771485	0.044771485	0.044771485	0.08693688
392	P	0.04661502	0.04661502	0.04661502	0.09051665
393	V	-0.03166138	0.03166138	0.03166138	0.061479796
394	L	0.050062012	0.050062012	0.050062012	0.09720999
395	G	0.0090426095	0.0090426095	0.0090426095	0.017558862
396	L	0.023789728	0.023789728	0.023789728	0.04619469
397	V	0.12050028	0.12050028	0.12050028	0.23398642
398	R	0.038745034	0.038745034	0.038745034	0.07523478
399	T	0.2040201	0.2040201	0.2040201	0.39616448
400	I	0.095015526	0.095015526	0.095015526	0.18450034
401	Q	0.17278352	0.17278352	0.17278352	0.33550957
402	K	0.28012934	0.28012934	0.28012934	0.54395276
403	D	0.32228366	0.32228366	0.32228366	0.62580764
404	L	0.18886837	0.18886837	0.18886837	0.366743
405	K	0.33328715	0.33328715	0.33328715	0.6471741
406	L	0.20820169	0.20820169	0.20820169	0.40428427
407	G	0.23616572	0.23616572	0.23616572	0.45858458
408	N	0.28448114	0.28448114	0.28448114	0.55240303
409	L	0.2124194	0.2124194	0.2124194	0.4124742
410	T	0.35974538	0.35974538	0.35974538	0.6985505
411	L	0.20081562	0.20081562	0.20081562	0.38994205
412	P	0.18380424	0.18380424	0.18380424	0.3569095
413	A	0.13185118	0.13185118	0.13185118	0.2560275
414	G	0.20101656	0.20101656	0.20101656	0.39033225
415	V	0.11431204	0.11431204	0.11431204	0.22197014
416	Q	0.22363275	0.22363275	0.22363275	0.43424818
417	V	0.16139469	0.16139469	0.16139469	0.3133948
418	S	0.18220045	0.18220045	0.18220045	0.35379526
419	L	0.16620548	0.16620548	0.16620548	0.32273638
420	P	0.13242191	0.13242191	0.13242191	0.25713575
421	T	0.06863005	0.06863005	0.06863005	0.13326524
422	L	0.21335597	0.21335597	0.21335597	0.4142928
423	L	0.13793	0.13793	0.13793	0.2678313
424	V	0.10777348	0.10777348	0.10777348	0.20927362
425	H	-0.029207163	0.029207163	0.029207163	0.056714218
426	H	0.26906988	0.26906988	0.26906988	0.52247757
427	D	0.16034798	0.16034798	0.16034798	0.31136236
428	C	0.27459013	0.27459013	0.27459013	0.53319675
429	E	0.31585675	0.31585675	0.31585675	0.6133279
430	L	0.16579376	0.16579376	0.16579376	0.3219369
431	W	0.017395737	0.017395737	0.017395737	0.03377889
432	G	0.11158979	0.11158979	0.11158979	0.2166841
433	D	0.2553662	0.2553662	0.2553662	0.4958679
434	D	0.20535168	0.20535168	0.20535168	0.39875013
435	A	0.06073716	0.06073716	0.06073716	0.1179389
436	K	0.31556326	0.31556326	0.31556326	0.61275804
437	E	0.22662802	0.22662802	0.22662802	0.44006434
438	F	0.071589775	0.071589775	0.071589775	0.13901241
439	N	0.21372603	0.21372603	0.21372603	0.41501138
440	P	0.016180165	0.016180165	0.016180165	0.031418506
441	E	0.1481082	0.1481082	0.1481082	0.28759524
442	R	0.17220946	0.17220946	0.17220946	0.33439484
443	F	0.02494882	0.02494882	0.02494882	0.048445407
444	S	0.2810959	0.2810959	0.2810959	0.5458296
445	E	0.29700074	0.29700074	0.29700074	0.5767135
446	G	0.29937625	0.29937625	0.29937625	0.58132625
447	V	0.30019662	0.30019662	0.30019662	0.58291924
448	S	0.36990908	0.36990908	0.36990908	0.7182863
449	K	0.39421168	0.39421168	0.39421168	0.7654769
450	A	0.3335398	0.3335398	0.3335398	0.6476648
451	T	0.40608683	0.40608683	0.40608683	0.78853595
452	N	0.3977978	0.3977978	0.3977978	0.7724404
453	G	0.40776622	0.40776622	0.40776622	0.791797
454	R	0.3866306	0.3866306	0.3866306	0.75075597
455	V	0.30671513	0.30671513	0.30671513	0.5955768
456	S	0.32545835	0.32545835	0.32545835	0.63197225
457	F	0.20076904	0.20076904	0.20076904	0.3898516
458	F	0.12388476	0.12388476	0.12388476	0.24055837
459	P	0.13634972	0.13634972	0.13634972	0.26476273
460	F	0.031463396	0.031463396	0.031463396	0.061095353
461	G	-0.063138604	0.063138604	0.063138604	0.122602
462	G	-0.018309096	0.018309096	0.018309096	0.035552446
463	G	0.07072524	0.07072524	0.07072524	0.13733366
464	P	-0.0035427844	0.0035427844	0.0035427844	0.0068793483
465	R	-0.004613455	0.004613455	0.004613455	0.008958368
466	I	-0.04479012	0.04479012	0.04479012	0.08697307
467	C	0.04458128	0.04458128	0.04458128	0.08656754
468	I	-0.136138	0.136138	0.136138	0.2643516
469	G	0.08521646	0.08521646	0.08521646	0.1654726
470	Q	-0.03286509	0.03286509	0.03286509	0.06381715
471	N	0.119127855	0.119127855	0.119127855	0.23132145
472	F	0.0657845	0.0657845	0.0657845	0.12773977
473	S	0.019591233	0.019591233	0.019591233	0.038042087
474	L	0.074308366	0.074308366	0.074308366	0.14429136
475	L	0.10707566	0.10707566	0.10707566	0.2079186
476	E	0.018608851	0.018608851	0.018608851	0.036134508
477	V	0.089332744	0.089332744	0.089332744	0.17346556
478	K	0.13300617	0.13300617	0.13300617	0.25827023
479	M	0.20692776	0.20692776	0.20692776	0.40181056
480	A	0.09600018	0.09600018	0.09600018	0.18641233
481	V	0.22744167	0.22744167	0.22744167	0.44164428
482	S	0.25724748	0.25724748	0.25724748	0.49952096
483	M	0.34148496	0.34148496	0.34148496	0.66309255
484	I	0.24683942	0.24683942	0.24683942	0.47931066
485	L	0.21237391	0.21237391	0.21237391	0.41238585
486	Q	0.2982325	0.2982325	0.2982325	0.5791053
487	N	0.37593046	0.37593046	0.37593046	0.72997856
488	F	0.29983336	0.29983336	0.29983336	0.5822139
489	S	0.3513315	0.3513315	0.3513315	0.68221253
490	F	0.14674781	0.14674781	0.14674781	0.28495365
491	E	0.3415733	0.3415733	0.3415733	0.6632641
492	L	0.15151305	0.15151305	0.15151305	0.29420677
493	S	0.09383927	0.09383927	0.09383927	0.1822163
494	P	0.3077169	0.3077169	0.3077169	0.5975221
495	T	0.24224304	0.24224304	0.24224304	0.47038546
496	Y	0.085984446	0.085984446	0.085984446	0.16696386
497	A	0.2524089	0.2524089	0.2524089	0.49012542
498	H	0.034834977	0.034834977	0.034834977	0.067642264
499	A	0.19591872	0.19591872	0.19591872	0.3804333
500	P	0.14656727	0.14656727	0.14656727	0.28460306
501	T	0.2617964	0.2617964	0.2617964	0.50835407
502	M	0.14160554	0.14160554	0.14160554	0.27496842
503	A	0.11016944	0.11016944	0.11016944	0.21392608
504	V	0.06403099	0.06403099	0.06403099	0.12433483
505	T	0.045212023	0.045212023	0.045212023	0.08779232
506	L	0.07856463	0.07856463	0.07856463	0.15255612
507	Q	0.15779713	0.15779713	0.15779713	0.30640912
508	P	0.08612582	0.08612582	0.08612582	0.16723838
509	Q	0.061331183	0.061331183	0.061331183	0.11909237
510	Y	0.13998596	0.13998596	0.13998596	0.27182356
511	G	0.21661939	0.21661939	0.21661939	0.42062968
512	A	-0.020154685	0.020154685	0.020154685	0.039136194
513	H	0.19921319	0.19921319	0.19921319	0.38683048
514	I	0.09876233	0.09876233	0.09876233	0.19177586
515	I	0.28898308	0.28898308	0.28898308	0.5611449
516	L	0.26687378	0.26687378	0.26687378	0.5182132
517	R	0.37273255	0.37273255	0.37273255	0.7237689
518	K	0.41285267	0.41285267	0.41285267	0.80167377
519	V	0.40739948	0.40739948	0.40739948	0.7910848
520	E	0.44188187	0.44188187	0.44188187	0.8580424
521	I	0.3964893	0.3964893	0.3964893	0.76989955
