## Supplementary material for "The N-Terminus of *Sophora tonkinensis* Cytochrome P450s Evolves Neutrally yet Encodes Rich Functional Information: A Protein Language Model Analysis": Dataset S1: StonChr2AG051590.1_residue_importance.csv

position	amino_acid	cosine_similarity	abs_cosine	final_score	final_score_norm
1	M	0.5528742	0.5528742	0.5528742	0.9891594
2	I	0.4988959	0.4988959	0.4988959	0.89258564
3	W	0.527532	0.527532	0.527532	0.94381905
4	Y	0.5324454	0.5324454	0.5324454	0.9526097
5	T	0.5497123	0.5497123	0.5497123	0.9835024
6	E	0.5589334	0.5589334	0.5589334	1.0
7	I	0.5493204	0.5493204	0.5493204	0.9828012
8	V	0.5458333	0.5458333	0.5458333	0.9765623
9	A	0.51713026	0.51713026	0.51713026	0.9252091
10	A	0.5154433	0.5154433	0.5154433	0.92219096
11	I	0.51695204	0.51695204	0.51695204	0.9248903
12	L	0.51701045	0.51701045	0.51701045	0.92499477
13	C	0.5287322	0.5287322	0.5287322	0.94596636
14	F	0.51939434	0.51939434	0.51939434	0.92925984
15	F	0.5197126	0.5197126	0.5197126	0.9298293
16	F	0.52482647	0.52482647	0.52482647	0.93897855
17	I	0.52662987	0.52662987	0.52662987	0.9422051
18	H	0.5269893	0.5269893	0.5269893	0.9428481
19	Q	0.52873355	0.52873355	0.52873355	0.9459688
20	W	0.5138284	0.5138284	0.5138284	0.9193017
21	R	0.52399725	0.52399725	0.52399725	0.937495
22	Q	0.5469916	0.5469916	0.5469916	0.97863466
23	H	0.5314953	0.5314953	0.5314953	0.9509099
24	N	0.4874044	0.4874044	0.4874044	0.87202597
25	V	0.4085456	0.4085456	0.4085456	0.73093796
26	W	0.31244713	0.31244713	0.31244713	0.55900604
27	P	0.34832734	0.34832734	0.34832734	0.6232001
28	I	0.33713865	0.33713865	0.33713865	0.6031822
29	I	0.3004402	0.3004402	0.3004402	0.53752416
30	G	0.35882404	0.35882404	0.35882404	0.64198
31	M	0.29950613	0.29950613	0.29950613	0.535853
32	L	0.33870763	0.33870763	0.33870763	0.6059893
33	P	0.3875305	0.3875305	0.3875305	0.69333935
34	E	0.4437496	0.4437496	0.4437496	0.7939222
35	L	0.39660716	0.39660716	0.39660716	0.7095786
36	L	0.37220654	0.37220654	0.37220654	0.6659229
37	L	0.38280982	0.38280982	0.38280982	0.6848935
38	H	0.45213857	0.45213857	0.45213857	0.80893105
39	L	0.39331266	0.39331266	0.39331266	0.70368433
40	S	0.4208186	0.4208186	0.4208186	0.75289583
41	H	0.42261893	0.42261893	0.42261893	0.7561168
42	L	0.3900932	0.3900932	0.3900932	0.6979243
43	H	0.29564095	0.29564095	0.29564095	0.5289377
44	D	0.37983856	0.37983856	0.37983856	0.6795775
45	Y	0.43222532	0.43222532	0.43222532	0.7733038
46	I	0.43147978	0.43147978	0.43147978	0.77197
47	A	0.41877407	0.41877407	0.41877407	0.7492379
48	Q	0.5247022	0.5247022	0.5247022	0.9387562
49	R	0.481719	0.481719	0.481719	0.861854
50	L	0.42768973	0.42768973	0.42768973	0.7651891
51	P	0.50718194	0.50718194	0.50718194	0.9074104
52	T	0.51184106	0.51184106	0.51184106	0.9157461
53	V	0.49392313	0.49392313	0.49392313	0.88368875
54	G	0.48279718	0.48279718	0.48279718	0.86378306
55	G	0.43272328	0.43272328	0.43272328	0.7741947
56	T	0.33914784	0.33914784	0.33914784	0.60677683
57	F	0.29507408	0.29507408	0.29507408	0.5279235
58	E	0.40606937	0.40606937	0.40606937	0.72650766
59	F	0.29519263	0.29519263	0.29519263	0.5281356
60	K	0.32294586	0.32294586	0.32294586	0.57778955
61	G	0.23681687	0.23681687	0.23681687	0.42369428
62	P	0.25803575	0.25803575	0.25803575	0.46165743
63	L	0.23618278	0.23618278	0.23618278	0.4225598
64	L	0.31214076	0.31214076	0.31214076	0.5584579
65	T	0.28085575	0.28085575	0.28085575	0.5024852
66	N	0.3914758	0.3914758	0.3914758	0.70039797
67	M	0.35004565	0.35004565	0.35004565	0.62627435
68	N	0.40168756	0.40168756	0.40168756	0.71866804
69	F	0.29784605	0.29784605	0.29784605	0.5328829
70	I	0.15790246	0.15790246	0.15790246	0.28250676
71	L	0.1839459	0.1839459	0.1839459	0.32910165
72	T	-0.014548497	0.014548497	0.014548497	0.026029037
73	C	0.14484262	0.14484262	0.14484262	0.25914112
74	D	0.18092342	0.18092342	0.18092342	0.32369408
75	P	0.18700245	0.18700245	0.18700245	0.3345702
76	M	0.2776821	0.2776821	0.2776821	0.49680716
77	N	-0.03810333	0.03810333	0.03810333	0.06817151
78	A	0.14296457	0.14296457	0.14296457	0.25578105
79	H	0.09392296	0.09392296	0.09392296	0.16803963
80	H	0.006620819	0.006620819	0.006620819	0.011845454
81	I	0.05817387	0.05817387	0.05817387	0.10408015
82	L	0.017820498	0.017820498	0.017820498	0.031883046
83	S	0.11604522	0.11604522	0.11604522	0.20761906
84	K	0.119775645	0.119775645	0.119775645	0.21429324
85	N	-0.025694264	0.025694264	0.025694264	0.04597017
86	F	0.03474191	0.03474191	0.03474191	0.06215751
87	S	0.22430176	0.22430176	0.22430176	0.4013032
88	N	0.008463229	0.008463229	0.008463229	0.015141749
89	Y	0.009663683	0.009663683	0.009663683	0.017289508
90	H	0.20244531	0.20244531	0.20244531	0.36219937
91	K	-0.006817722	0.006817722	0.006817722	0.012197737
92	G	0.09068069	0.09068069	0.09068069	0.16223882
93	P	0.25522888	0.25522888	0.25522888	0.4566356
94	N	0.21337102	0.21337102	0.21337102	0.3817468
95	F	0.08244784	0.08244784	0.08244784	0.14750925
96	R	0.19791973	0.19791973	0.19791973	0.35410252
97	E	0.2933285	0.2933285	0.2933285	0.5248005
98	I	0.16999088	0.16999088	0.16999088	0.30413443
99	F	0.1358371	0.1358371	0.1358371	0.24302913
100	D	0.23009458	0.23009458	0.23009458	0.4116673
101	V	0.14979668	0.14979668	0.14979668	0.26800454
102	F	0.0996073	0.0996073	0.0996073	0.1782096
103	G	0.15696448	0.15696448	0.15696448	0.2808286
104	D	0.18729393	0.18729393	0.18729393	0.33509168
105	G	-0.008438367	0.008438367	0.008438367	0.015097269
106	I	0.008906143	0.008906143	0.008906143	0.015934177
107	F	-0.049045634	0.049045634	0.049045634	0.087748624
108	T	0.020107368	0.020107368	0.020107368	0.035974536
109	A	0.080423765	0.080423765	0.080423765	0.14388792
110	D	0.0735755	0.0735755	0.0735755	0.13163555
111	S	0.1734259	0.1734259	0.1734259	0.31028008
112	E	0.3171259	0.3171259	0.3171259	0.5673769
113	T	0.23159127	0.23159127	0.23159127	0.41434503
114	W	0.10365892	0.10365892	0.10365892	0.18545845
115	K	0.3330384	0.3330384	0.3330384	0.5958463
116	S	0.39227733	0.39227733	0.39227733	0.701832
117	S	0.18004808	0.18004808	0.18004808	0.32212797
118	R	0.1089823	0.1089823	0.1089823	0.19498263
119	T	0.33399126	0.33399126	0.33399126	0.5975511
120	L	0.31354132	0.31354132	0.31354132	0.5609637
121	L	0.24200122	0.24200122	0.24200122	0.43296972
122	H	0.16830154	0.16830154	0.16830154	0.301112
123	A	0.31447357	0.31447357	0.31447357	0.5626316
124	L	0.25694692	0.25694692	0.25694692	0.45970938
125	F	0.1795441	0.1795441	0.1795441	0.3212263
126	K	0.33500448	0.33500448	0.33500448	0.59936386
127	E	0.33564773	0.33564773	0.33564773	0.60051477
128	R	0.3619441	0.3619441	0.3619441	0.64756215
129	N	0.42581138	0.42581138	0.42581138	0.7618285
130	F	0.22346903	0.22346903	0.22346903	0.39981335
131	D	0.3479292	0.3479292	0.3479292	0.6224878
132	V	0.40930572	0.40930572	0.40930572	0.7322979
133	F	0.36240697	0.36240697	0.36240697	0.6483903
134	L	0.2480361	0.2480361	0.2480361	0.44376683
135	E	0.4045967	0.4045967	0.4045967	0.72387284
136	K	0.43247548	0.43247548	0.43247548	0.7737514
137	T	0.30243063	0.30243063	0.30243063	0.5410853
138	I	0.18521479	0.18521479	0.18521479	0.33137184
139	Q	0.43458953	0.43458953	0.43458953	0.7775337
140	K	0.43028414	0.43028414	0.43028414	0.7698308
141	K	0.21326512	0.21326512	0.21326512	0.38155732
142	L	0.25597826	0.25597826	0.25597826	0.45797634
143	K	0.40911502	0.40911502	0.40911502	0.73195666
144	R	0.3642736	0.3642736	0.3642736	0.65172994
145	S	0.26586998	0.26586998	0.26586998	0.47567382
146	L	0.20823824	0.20823824	0.20823824	0.37256363
147	L	0.30504906	0.30504906	0.30504906	0.54577
148	P	0.2838674	0.2838674	0.2838674	0.5078734
149	I	0.23296417	0.23296417	0.23296417	0.41680133
150	L	0.25016975	0.25016975	0.25016975	0.4475842
151	D	0.406673	0.406673	0.406673	0.72758764
152	H	0.34565675	0.34565675	0.34565675	0.6184221
153	V	0.2938229	0.2938229	0.2938229	0.525685
154	Q	0.35739598	0.35739598	0.35739598	0.639425
155	Q	0.41609713	0.41609713	0.41609713	0.74444854
156	H	0.32362324	0.32362324	0.32362324	0.5790015
157	G	0.3778987	0.3778987	0.3778987	0.67610687
158	T	0.31140998	0.31140998	0.31140998	0.5571504
159	V	0.28575614	0.28575614	0.28575614	0.5112526
160	V	0.13642307	0.13642307	0.13642307	0.2440775
161	D	0.14868951	0.14868951	0.14868951	0.26602367
162	L	0.04386811	0.04386811	0.04386811	0.0784854
163	Q	0.051297892	0.051297892	0.051297892	0.09177819
164	E	0.18689401	0.18689401	0.18689401	0.3343762
165	V	0.13649026	0.13649026	0.13649026	0.24419771
166	F	0.04289319	0.04289319	0.04289319	0.07674115
167	N	0.17769589	0.17769589	0.17769589	0.3179196
168	R	0.12551786	0.12551786	0.12551786	0.22456676
169	F	0.045492604	0.045492604	0.045492604	0.08139182
170	T	0.05783373	0.05783373	0.05783373	0.1034716
171	F	0.14489749	0.14489749	0.14489749	0.2592393
172	D	0.11728345	0.11728345	0.11728345	0.2098344
173	N	0.10010243	0.10010243	0.10010243	0.17909546
174	I	0.028558047	0.028558047	0.028558047	0.05109383
175	C	0.13350104	0.13350104	0.13350104	0.23884964
176	S	0.22965091	0.22965091	0.22965091	0.4108735
177	I	0.20412247	0.20412247	0.20412247	0.3652
178	V	0.15194824	0.15194824	0.15194824	0.27185395
179	L	0.1450882	0.1450882	0.1450882	0.2595805
180	G	0.1914068	0.1914068	0.1914068	0.3424501
181	S	0.33971193	0.33971193	0.33971193	0.6077861
182	D	0.1970935	0.1970935	0.1970935	0.35262433
183	P	0.29811117	0.29811117	0.29811117	0.53335726
184	N	0.31882975	0.31882975	0.31882975	0.57042533
185	C	0.24734063	0.24734063	0.24734063	0.44252256
186	L	0.1771001	0.1771001	0.1771001	0.3168537
187	S	0.2862606	0.2862606	0.2862606	0.5121551
188	I	0.33122525	0.33122525	0.33122525	0.5926024
189	D	0.38805568	0.38805568	0.38805568	0.69427896
190	F	0.3040574	0.3040574	0.3040574	0.54399574
191	P	0.35764492	0.35764492	0.35764492	0.6398704
192	E	0.4177423	0.4177423	0.4177423	0.74739194
193	V	0.33354855	0.33354855	0.33354855	0.596759
194	A	0.3651636	0.3651636	0.3651636	0.6533222
195	C	0.31708643	0.31708643	0.31708643	0.5673063
196	E	0.27993107	0.27993107	0.27993107	0.5008308
197	K	0.41743895	0.41743895	0.41743895	0.74684924
198	A	0.2718915	0.2718915	0.2718915	0.48644707
199	F	0.16264611	0.16264611	0.16264611	0.29099375
200	N	0.37649426	0.37649426	0.37649426	0.6735942
201	E	0.3594828	0.3594828	0.3594828	0.64315856
202	A	0.2234059	0.2234059	0.2234059	0.3997004
203	E	0.20428915	0.20428915	0.20428915	0.36549821
204	E	0.29698446	0.29698446	0.29698446	0.53134143
205	S	0.27176192	0.27176192	0.27176192	0.48621523
206	I	0.13515265	0.13515265	0.13515265	0.24180458
207	F	0.16054913	0.16054913	0.16054913	0.287242
208	Y	0.16311927	0.16311927	0.16311927	0.29184029
209	R	0.13942504	0.13942504	0.13942504	0.2494484
210	H	0.105078585	0.105078585	0.105078585	0.18799841
211	I	0.16224681	0.16224681	0.16224681	0.29027933
212	V	0.12647419	0.12647419	0.12647419	0.22627775
213	P	0.18963003	0.18963003	0.18963003	0.33927125
214	T	0.26209438	0.26209438	0.26209438	0.46891883
215	S	0.28102815	0.28102815	0.28102815	0.50279367
216	V	0.20734671	0.20734671	0.20734671	0.37096855
217	W	0.15294063	0.15294063	0.15294063	0.27362946
218	K	0.31823882	0.31823882	0.31823882	0.56936806
219	L	0.2767277	0.2767277	0.2767277	0.49509963
220	Q	0.14697197	0.14697197	0.14697197	0.26295078
221	R	0.28324583	0.28324583	0.28324583	0.5067614
222	L	0.32283276	0.32283276	0.32283276	0.5775872
223	L	0.21005394	0.21005394	0.21005394	0.3758121
224	Q	0.18566126	0.18566126	0.18566126	0.33217064
225	I	0.18535584	0.18535584	0.18535584	0.3316242
226	G	0.22363229	0.22363229	0.22363229	0.40010545
227	Q	0.23945393	0.23945393	0.23945393	0.4284123
228	E	0.21103394	0.21103394	0.21103394	0.37756547
229	K	0.3387401	0.3387401	0.3387401	0.6060474
230	K	0.35992587	0.35992587	0.35992587	0.6439513
231	M	0.25522885	0.25522885	0.25522885	0.45663553
232	T	0.41743165	0.41743165	0.41743165	0.7468361
233	Q	0.42550862	0.42550862	0.42550862	0.76128685
234	A	0.25493398	0.25493398	0.25493398	0.456108
235	C	0.24456824	0.24456824	0.24456824	0.43756244
236	K	0.417717	0.417717	0.417717	0.7473467
237	T	0.35446915	0.35446915	0.35446915	0.63418853
238	F	0.25020286	0.25020286	0.25020286	0.44764346
239	D	0.3125943	0.3125943	0.3125943	0.5592693
240	Q	0.43728253	0.43728253	0.43728253	0.7823518
241	F	0.33965483	0.33965483	0.33965483	0.60768396
242	I	0.21942405	0.21942405	0.21942405	0.3925764
243	E	0.40597308	0.40597308	0.40597308	0.72633535
244	G	0.446179	0.446179	0.446179	0.7982687
245	C	0.33335027	0.33335027	0.33335027	0.5964043
246	I	0.27970067	0.27970067	0.27970067	0.5004186
247	A	0.43403134	0.43403134	0.43403134	0.77653503
248	S	0.47020155	0.47020155	0.47020155	0.8412479
249	K	0.26391444	0.26391444	0.26391444	0.47217512
250	R	0.37574393	0.37574393	0.37574393	0.6722517
251	E	0.46492425	0.46492425	0.46492425	0.8318062
252	E	0.4551054	0.4551054	0.4551054	0.8142391
253	L	0.434905	0.434905	0.434905	0.7780981
254	S	0.45450562	0.45450562	0.45450562	0.813166
255	K	0.46410227	0.46410227	0.46410227	0.83033556
256	C	0.48373562	0.48373562	0.48373562	0.86546206
257	N	0.4404118	0.4404118	0.4404118	0.78795046
258	K	0.44327393	0.44327393	0.44327393	0.79307115
259	T	0.4251955	0.4251955	0.4251955	0.7607266
260	K	0.45369264	0.45369264	0.45369264	0.8117115
261	M	0.45226088	0.45226088	0.45226088	0.8091499
262	D	0.45781502	0.45781502	0.45781502	0.8190869
263	E	0.47839865	0.47839865	0.47839865	0.8559135
264	D	0.48029864	0.48029864	0.48029864	0.85931283
265	N	0.4868841	0.4868841	0.4868841	0.871095
266	G	0.46324602	0.46324602	0.46324602	0.82880366
267	D	0.31805623	0.31805623	0.31805623	0.5690414
268	L	0.22763252	0.22763252	0.22763252	0.40726236
269	L	0.20805174	0.20805174	0.20805174	0.37222993
270	T	0.3624635	0.3624635	0.3624635	0.64849144
271	T	0.42561543	0.42561543	0.42561543	0.76147795
272	L	0.3630037	0.3630037	0.3630037	0.64945793
273	M	0.41969278	0.41969278	0.41969278	0.7508816
274	R	0.47160313	0.47160313	0.47160313	0.84375554
275	E	0.5140831	0.5140831	0.5140831	0.91975737
276	E	0.47800428	0.47800428	0.47800428	0.855208
277	E	0.49846134	0.49846134	0.49846134	0.89180815
278	K	0.5286866	0.5286866	0.5286866	0.9458848
279	G	0.51748246	0.51748246	0.51748246	0.92583925
280	S	0.52111053	0.52111053	0.52111053	0.9323303
281	Q	0.55216724	0.55216724	0.55216724	0.98789454
282	D	0.5414692	0.5414692	0.5414692	0.9687545
283	H	0.50448936	0.50448936	0.50448936	0.902593
284	D	0.48276705	0.48276705	0.48276705	0.8637291
285	D	0.43006155	0.43006155	0.43006155	0.7694326
286	K	0.37416035	0.37416035	0.37416035	0.6694185
287	F	0.38408616	0.38408616	0.38408616	0.687177
288	L	0.30527487	0.30527487	0.30527487	0.546174
289	R	0.24935289	0.24935289	0.24935289	0.44612274
290	D	0.21399157	0.21399157	0.21399157	0.38285702
291	T	0.12844996	0.12844996	0.12844996	0.22981265
292	A	0.16555269	0.16555269	0.16555269	0.29619396
293	F	0.19575278	0.19575278	0.19575278	0.35022563
294	N	0.043517683	0.043517683	0.043517683	0.07785844
295	L	0.12293479	0.12293479	0.12293479	0.21994534
296	F	0.13755547	0.13755547	0.13755547	0.24610351
297	V	0.09417546	0.09417546	0.09417546	0.16849138
298	A	0.026492389	0.026492389	0.026492389	0.047398116
299	G	0.17146458	0.17146458	0.17146458	0.30677104
300	R	0.067788035	0.067788035	0.067788035	0.121281065
301	D	0.10212851	0.10212851	0.10212851	0.18272036
302	T	0.020332923	0.020332923	0.020332923	0.036378082
303	I	0.10032117	0.10032117	0.10032117	0.17948681
304	T	0.054253045	0.054253045	0.054253045	0.097065315
305	S	-0.06007717	0.06007717	0.06007717	0.10748539
306	A	0.056621	0.056621	0.056621	0.10130188
307	L	0.088389	0.088389	0.088389	0.1581387
308	T	0.108368695	0.108368695	0.108368695	0.19388482
309	W	0.0028030244	0.0028030244	0.0028030244	0.0050149527
310	F	0.090856396	0.090856396	0.090856396	0.16255318
311	F	0.035968855	0.035968855	0.035968855	0.06435267
312	W	0.075965814	0.075965814	0.075965814	0.1359121
313	L	0.056079194	0.056079194	0.056079194	0.10033252
314	V	0.08642113	0.08642113	0.08642113	0.15461795
315	A	0.097915955	0.097915955	0.097915955	0.1751836
316	T	0.2840355	0.2840355	0.2840355	0.5081742
317	H	0.23702992	0.23702992	0.23702992	0.42407545
318	P	0.39118737	0.39118737	0.39118737	0.6998819
319	L	0.3533347	0.3533347	0.3533347	0.6321589
320	V	0.19984064	0.19984064	0.19984064	0.35753927
321	K	0.2945573	0.2945573	0.2945573	0.52699894
322	A	0.4258554	0.4258554	0.4258554	0.7619073
323	K	0.34243196	0.34243196	0.34243196	0.61265254
324	I	0.1383737	0.1383737	0.1383737	0.24756743
325	L	0.3705511	0.3705511	0.3705511	0.6629611
326	E	0.4405167	0.4405167	0.4405167	0.78813815
327	E	0.28466076	0.28466076	0.28466076	0.50929284
328	I	0.25847366	0.25847366	0.25847366	0.4624409
329	K	0.47836924	0.47836924	0.47836924	0.85586095
330	H	0.46090415	0.46090415	0.46090415	0.82461375
331	N	0.348995	0.348995	0.348995	0.62439466
332	F	0.39258245	0.39258245	0.39258245	0.7023779
333	A	0.4240536	0.4240536	0.4240536	0.7586836
334	P	0.44349608	0.44349608	0.44349608	0.7934686
335	K	0.41761675	0.41761675	0.41761675	0.74716735
336	Q	0.44353384	0.44353384	0.44353384	0.7935361
337	G	0.4257287	0.4257287	0.4257287	0.7616806
338	N	0.43781698	0.43781698	0.43781698	0.78330797
339	K	0.43013448	0.43013448	0.43013448	0.7695631
340	Q	0.43963853	0.43963853	0.43963853	0.786567
341	M	0.47778532	0.47778532	0.47778532	0.8548162
342	I	0.42544	0.42544	0.42544	0.76116407
343	L	0.4243356	0.4243356	0.4243356	0.7591882
344	G	0.39101642	0.39101642	0.39101642	0.6995761
345	V	0.3536279	0.3536279	0.3536279	0.63268346
346	E	0.4232315	0.4232315	0.4232315	0.7572128
347	E	0.35949877	0.35949877	0.35949877	0.64318717
348	V	0.28707713	0.28707713	0.28707713	0.513616
349	R	0.38863885	0.38863885	0.38863885	0.69532233
350	K	0.3796475	0.3796475	0.3796475	0.6792357
351	L	0.11109047	0.11109047	0.11109047	0.1987544
352	V	0.12796174	0.12796174	0.12796174	0.22893916
353	Y	0.08181335	0.08181335	0.08181335	0.14637406
354	L	-0.040759075	0.040759075	0.040759075	0.07292296
355	Q	0.05511254	0.05511254	0.05511254	0.09860306
356	A	0.068969764	0.068969764	0.068969764	0.123395324
357	A	0.032591544	0.032591544	0.032591544	0.058310248
358	L	-0.059111524	0.059111524	0.059111524	0.10575773
359	C	-0.029871287	0.029871287	0.029871287	0.053443376
360	E	-0.047371693	0.047371693	0.047371693	0.08475374
361	S	-0.051068213	0.051068213	0.051068213	0.09136726
362	L	-0.16731974	0.16731974	0.16731974	0.29935545
363	R	0.033186473	0.033186473	0.033186473	0.05937465
364	L	-0.090300806	0.090300806	0.090300806	0.16155916
365	F	0.04749297	0.04749297	0.04749297	0.08497072
366	P	-0.011355951	0.011355951	0.011355951	0.020317182
367	P	-0.01511882	0.01511882	0.01511882	0.027049413
368	I	0.038752336	0.038752336	0.038752336	0.06933266
369	P	0.017920136	0.017920136	0.017920136	0.03206131
370	F	0.020396665	0.020396665	0.020396665	0.03649212
371	E	0.011916714	0.011916714	0.011916714	0.021320455
372	R	0.113256626	0.113256626	0.113256626	0.20262992
373	K	-0.04503157	0.04503157	0.04503157	0.08056697
374	Q	0.14293002	0.14293002	0.14293002	0.25571924
375	A	-0.00042955452	0.00042955452	0.00042955452	0.00076852547
376	I	0.20556693	0.20556693	0.20556693	0.36778432
377	E	0.2082304	0.2082304	0.2082304	0.3725496
378	S	0.3504186	0.3504186	0.3504186	0.6269416
379	D	0.09659739	0.09659739	0.09659739	0.17282452
380	F	0.3230625	0.3230625	0.3230625	0.5779982
381	L	0.05091011	0.05091011	0.05091011	0.0910844
382	P	0.10597897	0.10597897	0.10597897	0.18960932
383	S	0.20157017	0.20157017	0.20157017	0.3606336
384	G	0.26005286	0.26005286	0.26005286	0.4652663
385	Q	0.19197361	0.19197361	0.19197361	0.34346423
386	S	0.3564461	0.3564461	0.3564461	0.63772553
387	I	0.16778597	0.16778597	0.16778597	0.30018958
388	K	0.19984715	0.19984715	0.19984715	0.35755092
389	P	0.15543827	0.15543827	0.15543827	0.27809805
390	G	0.16425271	0.16425271	0.16425271	0.29386815
391	T	0.11055017	0.11055017	0.11055017	0.19778775
392	M	0.21173437	0.21173437	0.21173437	0.37881863
393	I	0.12168705	0.12168705	0.12168705	0.21771297
394	L	0.10389373	0.10389373	0.10389373	0.18587855
395	F	0.0004133383	0.0004133383	0.0004133383	0.0007395127
396	S	-0.023656642	0.023656642	0.023656642	0.042324618
397	L	-0.08519647	0.08519647	0.08519647	0.15242688
398	Y	0.1349624	0.1349624	0.1349624	0.24146418
399	A	0.03325665	0.03325665	0.03325665	0.059500203
400	M	-0.079037614	0.079037614	0.079037614	0.14140794
401	G	0.05244472	0.05244472	0.05244472	0.09383
402	R	0.07768082	0.07768082	0.07768082	0.13898046
403	L	0.14833707	0.14833707	0.14833707	0.2653931
404	E	0.24648084	0.24648084	0.24648084	0.44098428
405	D	0.32199293	0.32199293	0.32199293	0.5760846
406	I	0.1115489	0.1115489	0.1115489	0.19957459
407	W	0.021384092	0.021384092	0.021384092	0.03825875
408	G	0.09746411	0.09746411	0.09746411	0.17437518
409	K	0.25656056	0.25656056	0.25656056	0.45901814
410	D	0.20694605	0.20694605	0.20694605	0.37025172
411	C	-0.020447945	0.020447945	0.020447945	0.036583867
412	L	0.14260563	0.14260563	0.14260563	0.25513887
413	E	0.2064318	0.2064318	0.2064318	0.3693317
414	Y	0.018639665	0.018639665	0.018639665	0.033348635
415	K	0.16050167	0.16050167	0.16050167	0.2871571
416	P	-0.046235163	0.046235163	0.046235163	0.08272035
417	E	0.0960069	0.0960069	0.0960069	0.17176805
418	R	0.01756028	0.01756028	0.01756028	0.031417485
419	W	-0.0034929197	0.0034929197	0.0034929197	0.0062492597
420	I	0.050605573	0.050605573	0.050605573	0.090539545
421	S	0.2602308	0.2602308	0.2602308	0.46558467
422	E	0.300807	0.300807	0.300807	0.5381804
423	K	0.34160936	0.34160936	0.34160936	0.61118084
424	G	0.29244494	0.29244494	0.29244494	0.5232197
425	S	0.27017906	0.27017906	0.27017906	0.4833833
426	I	0.13143243	0.13143243	0.13143243	0.23514865
427	V	0.22915223	0.22915223	0.22915223	0.4099813
428	Y	0.21334645	0.21334645	0.21334645	0.38170284
429	V	0.16265911	0.16265911	0.16265911	0.291017
430	P	0.28264415	0.28264415	0.28264415	0.50568485
431	S	0.18283735	0.18283735	0.18283735	0.32711834
432	Y	0.19710417	0.19710417	0.19710417	0.3526434
433	K	0.09509114	0.09509114	0.09509114	0.17012966
434	F	0.06985867	0.06985867	0.06985867	0.12498568
435	L	-0.03349584	0.03349584	0.03349584	0.059928145
436	S	-0.044039946	0.044039946	0.044039946	0.07879283
437	F	-0.014374733	0.014374733	0.014374733	0.02571815
438	N	-0.094131485	0.094131485	0.094131485	0.16841272
439	A	-0.08477031	0.08477031	0.08477031	0.15166442
440	G	-0.078584336	0.078584336	0.078584336	0.14059697
441	P	0.034250617	0.034250617	0.034250617	0.061278533
442	R	-0.022357702	0.022357702	0.022357702	0.04000066
443	T	-0.055941258	0.055941258	0.055941258	0.100085735
444	C	-0.07268795	0.07268795	0.07268795	0.13004762
445	L	-0.11075466	0.11075466	0.11075466	0.1981536
446	G	-0.01665744	0.01665744	0.01665744	0.029802192
447	K	-0.017426034	0.017426034	0.017426034	0.031177301
448	D	0.07802158	0.07802158	0.07802158	0.13959013
449	L	0.015264943	0.015264943	0.015264943	0.027310846
450	S	0.07405685	0.07405685	0.07405685	0.13249674
451	F	0.057857305	0.057857305	0.057857305	0.10351378
452	I	0.15998916	0.15998916	0.15998916	0.28624013
453	Q	-0.048305895	0.048305895	0.048305895	0.08642514
454	L	-0.086374216	0.086374216	0.086374216	0.15453401
455	K	0.015134923	0.015134923	0.015134923	0.027078224
456	M	0.17761822	0.17761822	0.17761822	0.31778067
457	V	0.09659103	0.09659103	0.09659103	0.17281315
458	V	0.022340411	0.022340411	0.022340411	0.03996972
459	A	0.18076004	0.18076004	0.18076004	0.32340178
460	A	0.3027042	0.3027042	0.3027042	0.5415747
461	I	0.1842114	0.1842114	0.1842114	0.32957667
462	L	0.18529418	0.18529418	0.18529418	0.33151388
463	W	0.27706376	0.27706376	0.27706376	0.49570087
464	N	0.31442124	0.31442124	0.31442124	0.56253797
465	Y	0.25266752	0.25266752	0.25266752	0.452053
466	D	0.34462765	0.34462765	0.34462765	0.6165809
467	I	0.106553406	0.106553406	0.106553406	0.19063704
468	Q	0.39681062	0.39681062	0.39681062	0.70994264
469	V	0.19036585	0.19036585	0.19036585	0.34058774
470	V	0.2096931	0.2096931	0.2096931	0.37516654
471	E	0.21197689	0.21197689	0.21197689	0.37925252
472	D	0.33014292	0.33014292	0.33014292	0.59066594
473	H	0.22114523	0.22114523	0.22114523	0.39565578
474	P	0.26045826	0.26045826	0.26045826	0.46599162
475	V	0.14896761	0.14896761	0.14896761	0.26652122
476	S	0.23520613	0.23520613	0.23520613	0.42081246
477	P	0.049127616	0.049127616	0.049127616	0.0878953
478	S	0.18215068	0.18215068	0.18215068	0.3258898
479	N	0.105824724	0.105824724	0.105824724	0.18933333
480	S	0.048151255	0.048151255	0.048151255	0.08614847
481	I	0.0028508278	0.0028508278	0.0028508278	0.005100479
482	V	-0.032657836	0.032657836	0.032657836	0.058428854
483	L	-0.07882471	0.07882471	0.07882471	0.14102702
484	S	0.023526393	0.023526393	0.023526393	0.042091586
485	M	-0.103789784	0.103789784	0.103789784	0.18569258
486	K	-0.04034717	0.04034717	0.04034717	0.07218601
487	H	0.06266752	0.06266752	0.06266752	0.11211984
488	G	0.152035	0.152035	0.152035	0.27200916
489	L	0.015459658	0.015459658	0.015459658	0.027659213
490	K	0.18863058	0.18863058	0.18863058	0.3374831
491	V	-0.015019014	0.015019014	0.015019014	0.026870847
492	R	0.33670253	0.33670253	0.33670253	0.6024019
493	V	0.278671	0.278671	0.278671	0.4985764
494	T	0.38790667	0.38790667	0.38790667	0.69401234
495	K	0.4460497	0.4460497	0.4460497	0.7980373
496	N	0.42420435	0.42420435	0.42420435	0.75895333
497	N	0.46194416	0.46194416	0.46194416	0.8264745
498	M	0.4350817	0.4350817	0.4350817	0.77841425
