## Supplementary material for "The N-Terminus of *Sophora tonkinensis* Cytochrome P450s Evolves Neutrally yet Encodes Rich Functional Information: A Protein Language Model Analysis": Dataset S1: StonChr2AG056020.1_residue_importance.csv

position	amino_acid	cosine_similarity	abs_cosine	final_score	final_score_norm
1	M	0.464187	0.464187	0.464187	0.8709695
2	E	0.43380353	0.43380353	0.43380353	0.81395996
3	P	0.44627282	0.44627282	0.44627282	0.8373565
4	E	0.45509043	0.45509043	0.45509043	0.85390127
5	P	0.47404474	0.47404474	0.47404474	0.88946587
6	L	0.45550466	0.45550466	0.45550466	0.8546785
7	A	0.46458814	0.46458814	0.46458814	0.8717221
8	I	0.46173024	0.46173024	0.46173024	0.8663598
9	C	0.4845144	0.4845144	0.4845144	0.9091104
10	S	0.4757734	0.4757734	0.4757734	0.8927094
11	V	0.47851834	0.47851834	0.47851834	0.8978598
12	M	0.47358555	0.47358555	0.47358555	0.8886043
13	Q	0.4874467	0.4874467	0.4874467	0.9146124
14	F	0.49052593	0.49052593	0.49052593	0.92039007
15	F	0.49517986	0.49517986	0.49517986	0.9291224
16	T	0.48064938	0.48064938	0.48064938	0.9018584
17	D	0.49835825	0.49835825	0.49835825	0.93508613
18	I	0.4705447	0.4705447	0.4705447	0.8828986
19	S	0.46540838	0.46540838	0.46540838	0.87326115
20	F	0.46753144	0.46753144	0.46753144	0.8772448
21	S	0.47585258	0.47585258	0.47585258	0.89285797
22	T	0.47114125	0.47114125	0.47114125	0.88401794
23	L	0.479857	0.479857	0.479857	0.9003716
24	F	0.46841154	0.46841154	0.46841154	0.8788961
25	F	0.46493623	0.46493623	0.46493623	0.87237525
26	S	0.4652725	0.4652725	0.4652725	0.87300617
27	L	0.46598333	0.46598333	0.46598333	0.87434
28	I	0.47119063	0.47119063	0.47119063	0.8841106
29	T	0.46892485	0.46892485	0.46892485	0.87985927
30	T	0.4687377	0.4687377	0.4687377	0.8795081
31	T	0.4576859	0.4576859	0.4576859	0.8587712
32	I	0.46507603	0.46507603	0.46507603	0.87263757
33	V	0.45981547	0.45981547	0.45981547	0.86276704
34	V	0.44993782	0.44993782	0.44993782	0.8442333
35	I	0.44489336	0.44489336	0.44489336	0.8347682
36	V	0.44971862	0.44971862	0.44971862	0.84382194
37	I	0.45482266	0.45482266	0.45482266	0.85339886
38	L	0.46351224	0.46351224	0.46351224	0.8697034
39	T	0.44954887	0.44954887	0.44954887	0.8435035
40	T	0.44610035	0.44610035	0.44610035	0.83703285
41	F	0.42515036	0.42515036	0.42515036	0.7977237
42	S	0.40721557	0.40721557	0.40721557	0.76407206
43	S	0.4061943	0.4061943	0.4061943	0.76215583
44	L	0.36911187	0.36911187	0.36911187	0.6925768
45	S	0.38972187	0.38972187	0.38972187	0.7312481
46	L	0.36686	0.36686	0.36686	0.6883516
47	C	0.38934478	0.38934478	0.38934478	0.7305405
48	F	0.38611153	0.38611153	0.38611153	0.72447383
49	P	0.41881043	0.41881043	0.41881043	0.7858279
50	R	0.40873358	0.40873358	0.40873358	0.7669204
51	M	0.4241247	0.4241247	0.4241247	0.7957992
52	N	0.4365175	0.4365175	0.4365175	0.8190523
53	N	0.42195845	0.42195845	0.42195845	0.79173464
54	I	0.39579457	0.39579457	0.39579457	0.74264246
55	F	0.38349277	0.38349277	0.38349277	0.7195602
56	C	0.377346	0.377346	0.377346	0.7080268
57	S	0.37724656	0.37724656	0.37724656	0.7078402
58	C	0.40434322	0.40434322	0.40434322	0.7586826
59	E	0.37835646	0.37835646	0.37835646	0.7099228
60	T	0.3871993	0.3871993	0.3871993	0.72651494
61	C	0.40336534	0.40336534	0.40336534	0.75684774
62	Q	0.39356798	0.39356798	0.39356798	0.73846465
63	A	0.37677407	0.37677407	0.37677407	0.7069537
64	Y	0.41494247	0.41494247	0.41494247	0.7785703
65	L	0.41079977	0.41079977	0.41079977	0.77079725
66	T	0.37586093	0.37586093	0.37586093	0.7052403
67	S	0.37676883	0.37676883	0.37676883	0.70694387
68	S	0.38737413	0.38737413	0.38737413	0.72684294
69	W	0.44811064	0.44811064	0.44811064	0.8408049
70	S	0.42286217	0.42286217	0.42286217	0.7934303
71	K	0.43265033	0.43265033	0.43265033	0.8117961
72	D	0.48016763	0.48016763	0.48016763	0.9009544
73	F	0.42898992	0.42898992	0.42898992	0.804928
74	V	0.41882968	0.41882968	0.41882968	0.785864
75	N	0.4494143	0.4494143	0.4494143	0.843251
76	L	0.36214548	0.36214548	0.36214548	0.6795056
77	C	0.38188785	0.38188785	0.38188785	0.71654886
78	D	0.42317858	0.42317858	0.42317858	0.794024
79	W	0.40463877	0.40463877	0.40463877	0.7592371
80	Y	0.31479388	0.31479388	0.31479388	0.5906582
81	A	0.41970572	0.41970572	0.41970572	0.7875078
82	H	0.4752842	0.4752842	0.4752842	0.89179146
83	L	0.44527146	0.44527146	0.44527146	0.8354776
84	L	0.38280812	0.38280812	0.38280812	0.71827555
85	K	0.47354704	0.47354704	0.47354704	0.88853204
86	K	0.4669228	0.4669228	0.4669228	0.8761027
87	S	0.40987018	0.40987018	0.40987018	0.769053
88	P	0.412898	0.412898	0.412898	0.7747342
89	T	0.32103705	0.32103705	0.32103705	0.60237247
90	K	0.3535735	0.3535735	0.3535735	0.6634217
91	T	0.25392535	0.25392535	0.25392535	0.47644857
92	I	0.31313708	0.31313708	0.31313708	0.5875495
93	H	0.37642488	0.37642488	0.37642488	0.7062985
94	I	0.31749338	0.31749338	0.31749338	0.59572333
95	H	0.3310867	0.3310867	0.3310867	0.62122893
96	V	0.25794297	0.25794297	0.25794297	0.48398694
97	L	0.25404686	0.25404686	0.25404686	0.47667655
98	G	0.37103215	0.37103215	0.37103215	0.6961799
99	N	0.22198968	0.22198968	0.22198968	0.4165266
100	T	0.17044303	0.17044303	0.17044303	0.31980792
101	I	0.12051843	0.12051843	0.12051843	0.22613272
102	T	-0.016238568	0.016238568	0.016238568	0.030468965
103	A	0.06852898	0.06852898	0.06852898	0.1285832
104	N	0.14308403	0.14308403	0.14308403	0.26847333
105	P	0.1398672	0.1398672	0.1398672	0.26243746
106	D	0.23975877	0.23975877	0.23975877	0.44986734
107	N	-0.12714738	0.12714738	0.12714738	0.23857084
108	V	-0.044131182	0.044131182	0.044131182	0.0828048
109	E	0.15711774	0.15711774	0.15711774	0.29480523
110	Y	0.030169036	0.030169036	0.030169036	0.056607164
111	M	-0.031347968	0.031347968	0.031347968	0.05881923
112	L	-0.079238705	0.079238705	0.079238705	0.14867821
113	K	0.086101696	0.086101696	0.086101696	0.16155547
114	T	0.020914694	0.020914694	0.020914694	0.039242934
115	R	0.005327173	0.005327173	0.005327173	0.009995552
116	F	-0.007903544	0.007903544	0.007903544	0.014829682
117	E	0.25454748	0.25454748	0.25454748	0.47761586
118	N	0.026981566	0.026981566	0.026981566	0.05062641
119	Y	-0.013804509	0.013804509	0.013804509	0.025901858
120	P	0.055285495	0.055285495	0.055285495	0.10373401
121	K	-0.011143613	0.011143613	0.011143613	0.02090913
122	G	0.09301933	0.09301933	0.09301933	0.17453524
123	K	0.3103378	0.3103378	0.3103378	0.58229715
124	N	0.18360221	0.18360221	0.18360221	0.34449893
125	F	-0.025565218	0.025565218	0.025565218	0.04796887
126	S	0.2556096	0.2556096	0.2556096	0.47960877
127	M	0.32754225	0.32754225	0.32754225	0.61457837
128	I	0.14650756	0.14650756	0.14650756	0.274897
129	L	-0.006726201	0.006726201	0.006726201	0.012620594
130	G	0.2619127	0.2619127	0.2619127	0.4914355
131	D	0.16456777	0.16456777	0.16456777	0.30878395
132	F	0.093593866	0.093593866	0.093593866	0.17561327
133	L	0.031116774	0.031116774	0.031116774	0.058385435
134	G	0.04439345	0.04439345	0.04439345	0.0832969
135	R	0.14168274	0.14168274	0.14168274	0.26584402
136	G	-0.14203577	0.14203577	0.14203577	0.26650643
137	I	-0.22259703	0.22259703	0.22259703	0.4176662
138	F	-0.20254765	0.20254765	0.20254765	0.38004687
139	N	-0.14078747	0.14078747	0.14078747	0.26416418
140	V	-0.13621213	0.13621213	0.13621213	0.25557932
141	D	-0.004339991	0.004339991	0.004339991	0.008143269
142	G	0.18312454	0.18312454	0.18312454	0.34360266
143	E	0.2613445	0.2613445	0.2613445	0.49036935
144	S	0.14751464	0.14751464	0.14751464	0.27678663
145	W	0.031996302	0.031996302	0.031996302	0.060035724
146	S	0.2459045	0.2459045	0.2459045	0.46139878
147	F	0.1883658	0.1883658	0.1883658	0.353437
148	Q	-0.04802155	0.04802155	0.04802155	0.09010443
149	K	0.09262023	0.09262023	0.09262023	0.17378642
150	K	0.140034	0.140034	0.140034	0.26275045
151	M	0.030809624	0.030809624	0.030809624	0.05780912
152	A	-0.022438236	0.022438236	0.022438236	0.042101607
153	S	0.011259361	0.011259361	0.011259361	0.021126313
154	L	0.19552618	0.19552618	0.19552618	0.36687225
155	E	0.13918659	0.13918659	0.13918659	0.2611604
156	L	-0.018491894	0.018491894	0.018491894	0.034696955
157	N	0.13960865	0.13960865	0.13960865	0.26195234
158	K	0.18625152	0.18625152	0.18625152	0.3494699
159	R	0.25106812	0.25106812	0.25106812	0.47108743
160	S	0.23379348	0.23379348	0.23379348	0.43867445
161	I	0.16294377	0.16294377	0.16294377	0.30573678
162	T	0.33146644	0.33146644	0.33146644	0.62194145
163	S	0.4262019	0.4262019	0.4262019	0.79969674
164	F	0.28078678	0.28078678	0.28078678	0.52684957
165	A	0.2002104	0.2002104	0.2002104	0.37566143
166	F	0.44272512	0.44272512	0.44272512	0.8306998
167	E	0.41155297	0.41155297	0.41155297	0.7722105
168	I	0.31787235	0.31787235	0.31787235	0.5964344
169	V	0.27967173	0.27967173	0.27967173	0.5247573
170	N	0.45612314	0.45612314	0.45612314	0.85583895
171	Y	0.45205775	0.45205775	0.45205775	0.84821093
172	E	0.27606523	0.27606523	0.27606523	0.51799035
173	I	0.3463143	0.3463143	0.3463143	0.649801
174	Q	0.44223475	0.44223475	0.44223475	0.82977974
175	H	0.36892188	0.36892188	0.36892188	0.69222033
176	R	0.26454884	0.26454884	0.26454884	0.49638176
177	L	0.28375712	0.28375712	0.28375712	0.5324229
178	V	0.44777715	0.44777715	0.44777715	0.84017915
179	P	0.3878924	0.3878924	0.3878924	0.7278154
180	L	0.36622292	0.36622292	0.36622292	0.6871562
181	L	0.40855026	0.40855026	0.40855026	0.7665764
182	L	0.46882603	0.46882603	0.46882603	0.87967384
183	S	0.46142602	0.46142602	0.46142602	0.86578894
184	K	0.52640367	0.52640367	0.52640367	0.9877086
185	E	0.47156245	0.47156245	0.47156245	0.88480824
186	Q	0.50562507	0.50562507	0.50562507	0.94872105
187	D	0.4943742	0.4943742	0.4943742	0.9276107
188	D	0.4694841	0.4694841	0.4694841	0.88090855
189	D	0.4796606	0.4796606	0.4796606	0.9000031
190	H	0.47625354	0.47625354	0.47625354	0.8936103
191	V	0.42023784	0.42023784	0.42023784	0.7885062
192	L	0.32496706	0.32496706	0.32496706	0.60974646
193	D	0.21378411	0.21378411	0.21378411	0.40113023
194	L	0.1265547	0.1265547	0.1265547	0.23745878
195	Q	0.06410874	0.06410874	0.06410874	0.12028935
196	D	0.31798914	0.31798914	0.31798914	0.5966536
197	V	0.265627	0.265627	0.265627	0.49840474
198	F	0.01902775	0.01902775	0.01902775	0.035702396
199	R	0.12748216	0.12748216	0.12748216	0.239199
200	R	0.17131642	0.17131642	0.17131642	0.32144666
201	F	0.13377294	0.13377294	0.13377294	0.2510026
202	S	0.08824666	0.08824666	0.08824666	0.16558012
203	F	0.1404464	0.1404464	0.1404464	0.26352423
204	D	0.2151656	0.2151656	0.2151656	0.40372235
205	S	0.15993647	0.15993647	0.15993647	0.3000941
206	I	-0.041341025	0.041341025	0.041341025	0.07756954
207	C	0.088741265	0.088741265	0.088741265	0.16650818
208	R	0.20338687	0.20338687	0.20338687	0.38162154
209	F	0.11330464	0.11330464	0.11330464	0.21259725
210	S	0.06442405	0.06442405	0.06442405	0.120880984
211	F	0.10166287	0.10166287	0.10166287	0.1907534
212	G	0.118904345	0.118904345	0.118904345	0.22310416
213	L	0.32790828	0.32790828	0.32790828	0.6152652
214	D	0.20576662	0.20576662	0.20576662	0.38608673
215	P	0.22453403	0.22453403	0.22453403	0.42130065
216	V	0.301695	0.301695	0.301695	0.56608033
217	C	0.23129387	0.23129387	0.23129387	0.43398437
218	L	0.20923541	0.20923541	0.20923541	0.39259535
219	E	0.35247982	0.35247982	0.35247982	0.66136956
220	Q	0.3943039	0.3943039	0.3943039	0.73984545
221	S	0.41571143	0.41571143	0.41571143	0.78001314
222	F	0.33966997	0.33966997	0.33966997	0.63733405
223	P	0.38008565	0.38008565	0.38008565	0.7131673
224	I	0.39179105	0.39179105	0.39179105	0.73513055
225	S	0.39745155	0.39745155	0.39745155	0.7457515
226	H	0.41082433	0.41082433	0.41082433	0.7708433
227	F	0.25223655	0.25223655	0.25223655	0.4732798
228	A	0.20270161	0.20270161	0.20270161	0.38033575
229	V	0.3909469	0.3909469	0.3909469	0.7335466
230	S	0.29269356	0.29269356	0.29269356	0.54919064
231	F	-0.0042127385	0.0042127385	0.0042127385	0.007904501
232	D	0.27137008	0.27137008	0.27137008	0.50918067
233	L	0.31377748	0.31377748	0.31377748	0.5887511
234	A	0.115393594	0.115393594	0.115393594	0.21651682
235	S	0.13790421	0.13790421	0.13790421	0.25875425
236	K	0.33759627	0.33759627	0.33759627	0.63344306
237	L	0.19353376	0.19353376	0.19353376	0.36313382
238	S	0.11151883	0.11151883	0.11151883	0.20924647
239	A	0.19881761	0.19881761	0.19881761	0.37304807
240	E	0.34372124	0.34372124	0.34372124	0.64493555
241	R	0.17496756	0.17496756	0.17496756	0.32829744
242	A	0.1473171	0.1473171	0.1473171	0.27641594
243	M	0.3215872	0.3215872	0.3215872	0.60340476
244	T	0.307174	0.307174	0.307174	0.57636076
245	L	0.25336307	0.25336307	0.25336307	0.47539353
246	S	0.28733093	0.28733093	0.28733093	0.53912854
247	P	0.3230306	0.3230306	0.3230306	0.606113
248	L	0.37977868	0.37977868	0.37977868	0.71259135
249	I	0.32255638	0.32255638	0.32255638	0.60522324
250	W	0.20548798	0.20548798	0.20548798	0.3855639
251	K	0.28492126	0.28492126	0.28492126	0.53460723
252	M	0.32639927	0.32639927	0.32639927	0.6124338
253	K	0.18836248	0.18836248	0.18836248	0.35343078
254	R	0.26854447	0.26854447	0.26854447	0.5038789
255	L	0.2944292	0.2944292	0.2944292	0.5524473
256	F	0.29808813	0.29808813	0.29808813	0.55931264
257	N	0.25085697	0.25085697	0.25085697	0.47069123
258	V	0.23501945	0.23501945	0.23501945	0.44097477
259	G	0.23631951	0.23631951	0.23631951	0.44341412
260	S	0.23023824	0.23023824	0.23023824	0.43200365
261	E	0.1815714	0.1815714	0.1815714	0.34068844
262	K	0.376571	0.376571	0.376571	0.70657265
263	K	0.41530856	0.41530856	0.41530856	0.77925724
264	L	0.18072353	0.18072353	0.18072353	0.33909756
265	Q	0.39666027	0.39666027	0.39666027	0.7442668
266	E	0.41498548	0.41498548	0.41498548	0.778651
267	A	0.2824619	0.2824619	0.2824619	0.52999264
268	V	0.29081088	0.29081088	0.29081088	0.5456581
269	R	0.4270427	0.4270427	0.4270427	0.80127436
270	M	0.4494738	0.4494738	0.4494738	0.84336257
271	I	0.22364454	0.22364454	0.22364454	0.41963166
272	N	0.29166716	0.29166716	0.29166716	0.54726475
273	I	0.43019193	0.43019193	0.43019193	0.8071834
274	L	0.31066322	0.31066322	0.31066322	0.5829077
275	A	0.23886332	0.23886332	0.23886332	0.44818717
276	K	0.41792038	0.41792038	0.41792038	0.7841579
277	E	0.47019783	0.47019783	0.47019783	0.88224775
278	V	0.31771544	0.31771544	0.31771544	0.59614
279	I	0.27196583	0.27196583	0.27196583	0.5102985
280	R	0.4339607	0.4339607	0.4339607	0.8142549
281	Q	0.4752901	0.4752901	0.4752901	0.89180255
282	R	0.29252234	0.29252234	0.29252234	0.5488694
283	R	0.38771215	0.38771215	0.38771215	0.72747713
284	K	0.47854042	0.47854042	0.47854042	0.89790124
285	M	0.45517817	0.45517817	0.45517817	0.8540659
286	G	0.4645882	0.4645882	0.4645882	0.8717222
287	F	0.45990536	0.45990536	0.45990536	0.86293566
288	S	0.49487397	0.49487397	0.49487397	0.92854846
289	D	0.48465657	0.48465657	0.48465657	0.9093772
290	H	0.45252293	0.45252293	0.45252293	0.8490838
291	K	0.42963105	0.42963105	0.42963105	0.806131
292	D	0.19123855	0.19123855	0.19123855	0.35882723
293	L	0.013512201	0.013512201	0.013512201	0.02535339
294	L	0.13600074	0.13600074	0.13600074	0.25518268
295	S	0.32039896	0.32039896	0.32039896	0.6011752
296	R	0.3026569	0.3026569	0.3026569	0.56788516
297	F	0.22824115	0.22824115	0.22824115	0.42825642
298	M	0.44246677	0.44246677	0.44246677	0.83021504
299	G	0.48213267	0.48213267	0.48213267	0.9046415
300	S	0.45428818	0.45428818	0.45428818	0.852396
301	V	0.4268648	0.4268648	0.4268648	0.8009406
302	N	0.44108275	0.44108275	0.44108275	0.8276182
303	D	0.39892712	0.39892712	0.39892712	0.7485202
304	D	0.39035815	0.39035815	0.39035815	0.73244196
305	K	0.39142802	0.39142802	0.39142802	0.7344494
306	Y	0.2909995	0.2909995	0.2909995	0.546012
307	L	0.25894514	0.25894514	0.25894514	0.48586735
308	R	0.16933951	0.16933951	0.16933951	0.31773734
309	D	0.14830133	0.14830133	0.14830133	0.2782627
310	I	-0.075079925	0.075079925	0.075079925	0.14087495
311	V	0.036335647	0.036335647	0.036335647	0.06817778
312	I	0.04811623	0.04811623	0.04811623	0.090282075
313	S	-0.043861434	0.043861434	0.043861434	0.08229866
314	F	0.01875066	0.01875066	0.01875066	0.035182483
315	L	-0.061375838	0.061375838	0.061375838	0.115161516
316	L	-0.096247144	0.096247144	0.096247144	0.1805917
317	A	-0.06743236	0.06743236	0.06743236	0.12652557
318	G	0.06807243	0.06807243	0.06807243	0.12772655
319	R	0.022043766	0.022043766	0.022043766	0.04136145
320	D	0.02268493	0.02268493	0.02268493	0.042564485
321	T	-0.08787923	0.08787923	0.08787923	0.16489072
322	V	-0.016058467	0.016058467	0.016058467	0.030131035
323	A	-0.05871235	0.05871235	0.05871235	0.11016393
324	S	-0.07675504	0.07675504	0.07675504	0.14401802
325	A	0.035958868	0.035958868	0.035958868	0.06747082
326	L	0.092280366	0.092280366	0.092280366	0.1731487
327	T	0.112929635	0.112929635	0.112929635	0.21189362
328	S	0.03640428	0.03640428	0.03640428	0.06830656
329	F	0.082201175	0.082201175	0.082201175	0.1542368
330	F	0.06962299	0.06962299	0.06962299	0.13063593
331	W	0.21026215	0.21026215	0.21026215	0.39452183
332	L	0.09779694	0.09779694	0.09779694	0.18349963
333	L	0.09527799	0.09527799	0.09527799	0.17877324
334	A	0.17575315	0.17575315	0.17575315	0.32977146
335	K	0.37926424	0.37926424	0.37926424	0.71162605
336	H	0.3152978	0.3152978	0.3152978	0.59160376
337	P	0.4324368	0.4324368	0.4324368	0.81139547
338	E	0.44242623	0.44242623	0.44242623	0.83013904
339	V	0.2926035	0.2926035	0.2926035	0.54902166
340	E	0.28113574	0.28113574	0.28113574	0.5275043
341	S	0.46196485	0.46196485	0.46196485	0.86679995
342	V	0.43548363	0.43548363	0.43548363	0.8171124
343	I	0.27107564	0.27107564	0.27107564	0.5086282
344	R	0.36698404	0.36698404	0.36698404	0.6885843
345	L	0.49320623	0.49320623	0.49320623	0.9254192
346	E	0.39352757	0.39352757	0.39352757	0.73838884
347	A	0.3665279	0.3665279	0.3665279	0.6877284
348	D	0.47747585	0.47747585	0.47747585	0.89590377
349	Q	0.51378906	0.51378906	0.51378906	0.96403944
350	V	0.41774142	0.41774142	0.41774142	0.78382206
351	I	0.42633587	0.42633587	0.42633587	0.79994816
352	G	0.4879089	0.4879089	0.4879089	0.91547966
353	Q	0.49140543	0.49140543	0.49140543	0.9220403
354	N	0.50902075	0.50902075	0.50902075	0.9550925
355	K	0.49244523	0.49244523	0.49244523	0.9239913
356	D	0.5329544	0.5329544	0.5329544	1.0
357	L	0.5227268	0.5227268	0.5227268	0.98080957
358	T	0.49784684	0.49784684	0.49784684	0.93412656
359	C	0.48426923	0.48426923	0.48426923	0.9086504
360	F	0.41731307	0.41731307	0.41731307	0.78301835
361	D	0.45334676	0.45334676	0.45334676	0.85062957
362	Q	0.45478597	0.45478597	0.45478597	0.85333
363	L	0.39075652	0.39075652	0.39075652	0.7331894
364	Q	0.41988298	0.41988298	0.41988298	0.78784037
365	Q	0.42949998	0.42949998	0.42949998	0.8058851
366	L	0.25274283	0.25274283	0.25274283	0.47422975
367	H	0.25500032	0.25500032	0.25500032	0.47846556
368	Y	0.18553825	0.18553825	0.18553825	0.34813157
369	L	0.111007124	0.111007124	0.111007124	0.20828635
370	Q	0.21899523	0.21899523	0.21899523	0.410908
371	A	0.11078946	0.11078946	0.11078946	0.20787795
372	A	0.014096752	0.014096752	0.014096752	0.026450202
373	A	-0.002977971	0.002977971	0.002977971	0.005587666
374	Y	-0.05350712	0.05350712	0.05350712	0.100397184
375	E	-0.0018306721	0.0018306721	0.0018306721	0.003434951
376	S	-0.06022071	0.06022071	0.06022071	0.11299412
377	M	-0.16032209	0.16032209	0.16032209	0.30081764
378	R	0.065119654	0.065119654	0.065119654	0.12218617
379	L	-0.0914267	0.0914267	0.0914267	0.17154695
380	Y	0.077044025	0.077044025	0.077044025	0.14456026
381	P	-0.0444753	0.0444753	0.0444753	0.083450474
382	P	-0.16343954	0.16343954	0.16343954	0.30666703
383	I	-0.0507035	0.0507035	0.0507035	0.09513666
384	Q	-0.071735024	0.071735024	0.071735024	0.1345988
385	F	-0.095943235	0.095943235	0.095943235	0.18002148
386	D	-0.118058056	0.118058056	0.118058056	0.22151624
387	S	0.026989542	0.026989542	0.026989542	0.050641373
388	K	-0.12130722	0.12130722	0.12130722	0.22761275
389	F	0.09085757	0.09085757	0.09085757	0.17047907
390	C	-0.030043133	0.030043133	0.030043133	0.056370925
391	L	0.120660864	0.120660864	0.120660864	0.22639997
392	E	0.23474224	0.23474224	0.23474224	0.44045463
393	D	0.311299	0.311299	0.311299	0.5841006
394	D	-0.023876302	0.023876302	0.023876302	0.044799898
395	V	0.27402076	0.27402076	0.27402076	0.51415426
396	L	0.0080099255	0.0080099255	0.0080099255	0.015029289
397	P	0.019470828	0.019470828	0.019470828	0.036533758
398	D	0.11265946	0.11265946	0.11265946	0.21138668
399	G	0.18362547	0.18362547	0.18362547	0.34454256
400	T	0.097792305	0.097792305	0.097792305	0.18349095
401	S	0.34044766	0.34044766	0.34044766	0.63879323
402	V	0.085398965	0.085398965	0.085398965	0.16023691
403	K	0.27462336	0.27462336	0.27462336	0.5152849
404	S	0.16862434	0.16862434	0.16862434	0.31639543
405	G	0.19415969	0.19415969	0.19415969	0.36430827
406	T	0.08559109	0.08559109	0.08559109	0.1605974
407	R	0.08450787	0.08450787	0.08450787	0.15856491
408	V	-0.038328875	0.038328875	0.038328875	0.071917735
409	T	-0.015082104	0.015082104	0.015082104	0.028299052
410	Y	-0.030480253	0.030480253	0.030480253	0.057191107
411	H	-0.14374493	0.14374493	0.14374493	0.26971337
412	P	-0.15321489	0.15321489	0.15321489	0.28748217
413	Y	0.14383559	0.14383559	0.14383559	0.26988348
414	A	0.021224175	0.021224175	0.021224175	0.03982362
415	M	-0.1909849	0.1909849	0.1909849	0.35835132
416	G	0.017754512	0.017754512	0.017754512	0.03331338
417	R	0.13474114	0.13474114	0.13474114	0.25281927
418	L	0.15194577	0.15194577	0.15194577	0.28510088
419	E	0.2951649	0.2951649	0.2951649	0.5538277
420	E	0.3373501	0.3373501	0.3373501	0.6329812
421	I	0.0892964	0.0892964	0.0892964	0.1675498
422	W	0.047938444	0.047938444	0.047938444	0.08994849
423	G	0.15960176	0.15960176	0.15960176	0.29946607
424	Q	0.33932242	0.33932242	0.33932242	0.6366819
425	D	0.22273834	0.22273834	0.22273834	0.41793132
426	C	-0.029897876	0.029897876	0.029897876	0.056098375
427	L	0.20650432	0.20650432	0.20650432	0.3874709
428	E	0.26189733	0.26189733	0.26189733	0.49140665
429	F	0.03285973	0.03285973	0.03285973	0.061655805
430	K	0.2342838	0.2342838	0.2342838	0.43959448
431	P	0.06912566	0.06912566	0.06912566	0.12970276
432	Q	0.17762591	0.17762591	0.17762591	0.3332854
433	R	0.10349866	0.10349866	0.10349866	0.19419797
434	W	0.046174724	0.046174724	0.046174724	0.086639166
435	L	0.15683292	0.15683292	0.15683292	0.2942708
436	K	0.31757602	0.31757602	0.31757602	0.5958784
437	D	0.37130737	0.37130737	0.37130737	0.69669634
438	G	0.3297082	0.3297082	0.3297082	0.6186424
439	V	0.35562876	0.35562876	0.35562876	0.66727805
440	F	0.22247326	0.22247326	0.22247326	0.41743395
441	Y	0.3396878	0.3396878	0.3396878	0.6373675
442	P	0.31401458	0.31401458	0.31401458	0.58919597
443	Q	0.29174542	0.29174542	0.29174542	0.5474116
444	N	0.2809401	0.2809401	0.2809401	0.5271372
445	P	0.25525516	0.25525516	0.25525516	0.47894374
446	F	0.27085453	0.27085453	0.27085453	0.50821334
447	K	0.21069361	0.21069361	0.21069361	0.3953314
448	Y	0.096366905	0.096366905	0.096366905	0.18081641
449	P	-0.08458285	0.08458285	0.08458285	0.1587056
450	V	-0.15053095	0.15053095	0.15053095	0.2824462
451	F	-0.010707234	0.010707234	0.010707234	0.020090338
452	Q	-0.17733534	0.17733534	0.17733534	0.33274016
453	A	-0.14535683	0.14535683	0.14535683	0.27273786
454	G	0.0013414216	0.0013414216	0.0013414216	0.002516954
455	L	0.07190773	0.07190773	0.07190773	0.13492286
456	R	0.0091853235	0.0091853235	0.0091853235	0.017234728
457	V	-0.088745356	0.088745356	0.088745356	0.16651586
458	C	-0.015845774	0.015845774	0.015845774	0.02973195
459	L	-0.18962117	0.18962117	0.18962117	0.3557925
460	G	0.027902765	0.027902765	0.027902765	0.052354883
461	K	0.026442576	0.026442576	0.026442576	0.04961508
462	E	0.119567476	0.119567476	0.119567476	0.22434843
463	M	0.07278205	0.07278205	0.07278205	0.13656336
464	A	0.06228065	0.06228065	0.06228065	0.11685925
465	L	0.11990069	0.11990069	0.11990069	0.22497363
466	L	0.18099612	0.18099612	0.18099612	0.33960903
467	E	0.009081503	0.009081503	0.009081503	0.017039927
468	L	-0.022590736	0.022590736	0.022590736	0.042387746
469	K	0.17003195	0.17003195	0.17003195	0.31903657
470	T	0.32781827	0.32781827	0.32781827	0.6150963
471	V	0.15938447	0.15938447	0.15938447	0.29905838
472	A	0.08567463	0.08567463	0.08567463	0.16075414
473	L	0.27489528	0.27489528	0.27489528	0.5157951
474	S	0.43639073	0.43639073	0.43639073	0.8188144
475	L	0.24135974	0.24135974	0.24135974	0.4528713
476	L	0.28991848	0.28991848	0.28991848	0.54398364
477	R	0.37449816	0.37449816	0.37449816	0.7026833
478	R	0.4688823	0.4688823	0.4688823	0.8797794
479	F	0.37582237	0.37582237	0.37582237	0.70516795
480	H	0.42752227	0.42752227	0.42752227	0.8021742
481	I	0.23052421	0.23052421	0.23052421	0.4325402
482	Q	0.47820905	0.47820905	0.47820905	0.8972795
483	L	0.37826166	0.37826166	0.37826166	0.7097449
484	V	0.40378547	0.40378547	0.40378547	0.7576361
485	A	0.46864343	0.46864343	0.46864343	0.8793312
486	P	0.49359763	0.49359763	0.49359763	0.9261536
487	C	0.5243594	0.5243594	0.5243594	0.98387295
488	H	0.4968613	0.4968613	0.4968613	0.9322773
489	H	0.49535644	0.49535644	0.49535644	0.92945373
490	T	0.46070835	0.46070835	0.46070835	0.86444235
491	H	0.4427536	0.4427536	0.4427536	0.83075327
492	P	0.4148507	0.4148507	0.4148507	0.77839816
493	R	0.43308753	0.43308753	0.43308753	0.81261647
494	F	0.2770812	0.2770812	0.2770812	0.5198966
495	S	0.31499138	0.31499138	0.31499138	0.59102875
496	P	0.24449499	0.24449499	0.24449499	0.45875406
497	G	0.11942156	0.11942156	0.11942156	0.22407463
498	L	0.040183745	0.040183745	0.040183745	0.075398095
499	T	-0.050997403	0.050997403	0.050997403	0.09568812
500	A	0.023168677	0.023168677	0.023168677	0.043472156
501	T	0.12238988	0.12238988	0.12238988	0.2296442
502	F	0.0896678	0.0896678	0.0896678	0.16824666
503	S	0.21369043	0.21369043	0.21369043	0.40095443
504	S	0.32689357	0.32689357	0.32689357	0.61336124
505	G	0.33674762	0.33674762	0.33674762	0.6318507
506	L	0.25421032	0.25421032	0.25421032	0.47698325
507	P	0.41913942	0.41913942	0.41913942	0.7864452
508	V	0.16086254	0.16086254	0.16086254	0.30183172
509	K	0.4783824	0.4783824	0.4783824	0.89760476
510	V	0.37366158	0.37366158	0.37366158	0.7011136
511	R	0.47432345	0.47432345	0.47432345	0.88998884
512	E	0.49048173	0.49048173	0.49048173	0.92030716
513	R	0.43087983	0.43087983	0.43087983	0.8084741
514	G	0.47313538	0.47313538	0.47313538	0.8877596
515	T	0.44634986	0.44634986	0.44634986	0.83750105
516	G	0.45294362	0.45294362	0.45294362	0.8498731
517	H	0.44424018	0.44424018	0.44424018	0.8335426
518	L	0.42675787	0.42675787	0.42675787	0.80073994
519	C	0.42045224	0.42045224	0.42045224	0.7889085
520	S	0.41417715	0.41417715	0.41417715	0.7771343
521	S	0.43881726	0.43881726	0.43881726	0.82336736
522	K	0.43380567	0.43380567	0.43380567	0.81396395
