## Supplementary material for "The N-Terminus of *Sophora tonkinensis* Cytochrome P450s Evolves Neutrally yet Encodes Rich Functional Information: A Protein Language Model Analysis": Dataset S1: StonChr2AG056390.1_residue_importance.csv

position	amino_acid	cosine_similarity	abs_cosine	final_score	final_score_norm
1	M	0.45041215	0.45041215	0.45041215	0.88435084
2	I	0.39330828	0.39330828	0.39330828	0.77223164
3	W	0.45060593	0.45060593	0.45060593	0.8847313
4	P	0.45952833	0.45952833	0.45952833	0.90224975
5	S	0.4695437	0.4695437	0.4695437	0.9219142
6	D	0.4820909	0.4820909	0.4820909	0.94654965
7	Y	0.4649226	0.4649226	0.4649226	0.912841
8	P	0.45857882	0.45857882	0.45857882	0.9003855
9	P	0.46874914	0.46874914	0.46874914	0.9203541
10	L	0.45394966	0.45394966	0.45394966	0.89129645
11	F	0.4607908	0.4607908	0.4607908	0.90472853
12	L	0.45242113	0.45242113	0.45242113	0.8882953
13	I	0.4628831	0.4628831	0.4628831	0.90883666
14	L	0.4612474	0.4612474	0.4612474	0.90562505
15	L	0.4531887	0.4531887	0.4531887	0.88980234
16	L	0.44271705	0.44271705	0.44271705	0.8692421
17	C	0.4526584	0.4526584	0.4526584	0.8887612
18	F	0.40821335	0.40821335	0.40821335	0.8014966
19	P	0.44473013	0.44473013	0.44473013	0.8731946
20	L	0.41922662	0.41922662	0.41922662	0.82312036
21	L	0.41825476	0.41825476	0.41825476	0.8212122
22	L	0.4320039	0.4320039	0.4320039	0.84820753
23	F	0.41216928	0.41216928	0.41216928	0.80926377
24	L	0.4380148	0.4380148	0.4380148	0.86000955
25	F	0.43105102	0.43105102	0.43105102	0.84633666
26	R	0.42487258	0.42487258	0.42487258	0.83420575
27	R	0.39978477	0.39978477	0.39978477	0.78494775
28	R	0.37220442	0.37220442	0.37220442	0.73079574
29	R	0.3783566	0.3783566	0.3783566	0.7428751
30	N	0.41122088	0.41122088	0.41122088	0.80740166
31	K	0.42512774	0.42512774	0.42512774	0.8347068
32	I	0.42159376	0.42159376	0.42159376	0.827768
33	S	0.41432932	0.41432932	0.41432932	0.8135049
34	A	0.3907234	0.3907234	0.3907234	0.7671564
35	S	0.44015473	0.44015473	0.44015473	0.86421114
36	N	0.45664865	0.45664865	0.45664865	0.8965957
37	R	0.40426272	0.40426272	0.40426272	0.79373986
38	C	0.4024081	0.4024081	0.4024081	0.7900984
39	L	0.32518116	0.32518116	0.32518116	0.63846904
40	P	0.2817752	0.2817752	0.2817752	0.5532447
41	P	0.27217537	0.27217537	0.27217537	0.5343961
42	G	0.22797696	0.22797696	0.22797696	0.44761583
43	P	0.16748142	0.16748142	0.16748142	0.32883734
44	P	0.2525368	0.2525368	0.2525368	0.49583727
45	G	0.13922207	0.13922207	0.13922207	0.2733522
46	W	0.086478226	0.086478226	0.086478226	0.16979358
47	P	0.17916146	0.17916146	0.17916146	0.35177022
48	I	0.037215725	0.037215725	0.037215725	0.07307031
49	F	0.044787265	0.044787265	0.044787265	0.08793647
50	G	0.17641099	0.17641099	0.17641099	0.3463699
51	N	0.08868429	0.08868429	0.08868429	0.17412502
52	M	0.1193049	0.1193049	0.1193049	0.23424631
53	F	0.1108274	0.1108274	0.1108274	0.21760137
54	Q	0.25112233	0.25112233	0.25112233	0.49306005
55	L	0.26609108	0.26609108	0.26609108	0.5224501
56	G	0.2945505	0.2945505	0.2945505	0.5783281
57	D	0.33374566	0.33374566	0.33374566	0.6552848
58	M	0.26159665	0.26159665	0.26159665	0.5136256
59	P	0.2950911	0.2950911	0.2950911	0.57938945
60	H	0.15061554	0.15061554	0.15061554	0.29572242
61	R	0.30437905	0.30437905	0.30437905	0.5976257
62	T	0.31871662	0.31871662	0.31871662	0.6257764
63	I	0.3220972	0.3220972	0.3220972	0.632414
64	T	0.347733	0.347733	0.347733	0.6827479
65	N	0.4527379	0.4527379	0.4527379	0.88891727
66	L	0.3525316	0.3525316	0.3525316	0.69216967
67	R	0.33188286	0.33188286	0.33188286	0.65162736
68	D	0.42038044	0.42038044	0.42038044	0.8253858
69	N	0.40616533	0.40616533	0.40616533	0.79747546
70	Y	0.35250723	0.35250723	0.35250723	0.6921218
71	G	0.27825618	0.27825618	0.27825618	0.54633534
72	P	0.359381	0.359381	0.359381	0.7056179
73	I	0.22334944	0.22334944	0.22334944	0.43853003
74	V	0.122167245	0.122167245	0.122167245	0.23986632
75	W	0.2851348	0.2851348	0.2851348	0.559841
76	L	0.21112284	0.21112284	0.21112284	0.41452402
77	Q	0.29166055	0.29166055	0.29166055	0.57265383
78	I	0.18134889	0.18134889	0.18134889	0.3560651
79	G	0.22921415	0.22921415	0.22921415	0.45004496
80	S	0.17971407	0.17971407	0.17971407	0.35285524
81	I	0.22803491	0.22803491	0.22803491	0.44772962
82	N	0.36251733	0.36251733	0.36251733	0.71177584
83	T	0.2348535	0.2348535	0.2348535	0.46111742
84	M	0.17914334	0.17914334	0.17914334	0.35173464
85	A	0.13349481	0.13349481	0.13349481	0.26210713
86	I	0.21554887	0.21554887	0.21554887	0.4232142
87	L	0.22531942	0.22531942	0.22531942	0.44239795
88	S	0.26002845	0.26002845	0.26002845	0.51054657
89	A	0.24887148	0.24887148	0.24887148	0.48864067
90	K	0.40595824	0.40595824	0.40595824	0.79706883
91	T	0.31575528	0.31575528	0.31575528	0.61996204
92	A	0.23546655	0.23546655	0.23546655	0.4623211
93	T	0.3106803	0.3106803	0.3106803	0.6099977
94	E	0.34638453	0.34638453	0.34638453	0.6801003
95	F	0.14957745	0.14957745	0.14957745	0.2936842
96	F	0.050162602	0.050162602	0.050162602	0.09849054
97	K	0.063676335	0.063676335	0.063676335	0.12502375
98	S	0.15897538	0.15897538	0.15897538	0.31213635
99	H	0.03175683	0.03175683	0.03175683	0.062352177
100	D	0.06895235	0.06895235	0.06895235	0.13538283
101	H	0.1426117	0.1426117	0.1426117	0.28000748
102	S	0.108519755	0.108519755	0.108519755	0.21307048
103	F	0.020783445	0.020783445	0.020783445	0.04080675
104	A	-0.0046796664	0.0046796664	0.0046796664	0.009188178
105	D	0.11949089	0.11949089	0.11949089	0.2346115
106	R	0.17408824	0.17408824	0.17408824	0.34180933
107	T	0.24781972	0.24781972	0.24781972	0.48657563
108	I	0.2679229	0.2679229	0.2679229	0.52604675
109	T	0.25620446	0.25620446	0.25620446	0.5030384
110	Q	0.25995895	0.25995895	0.25995895	0.51041013
111	T	0.21620561	0.21620561	0.21620561	0.42450368
112	M	0.31489447	0.31489447	0.31489447	0.6182719
113	R	0.36771473	0.36771473	0.36771473	0.7219806
114	V	0.20463887	0.20463887	0.20463887	0.40179324
115	H	0.3541579	0.3541579	0.3541579	0.69536275
116	N	0.2608747	0.2608747	0.2608747	0.5122081
117	Y	0.2982819	0.2982819	0.2982819	0.5856544
118	D	0.25784317	0.25784317	0.25784317	0.5062559
119	K	0.28809273	0.28809273	0.28809273	0.5656487
120	S	0.13870637	0.13870637	0.13870637	0.27233967
121	S	0.10701434	0.10701434	0.10701434	0.21011472
122	L	0.09612065	0.09612065	0.09612065	0.18872575
123	A	0.025325034	0.025325034	0.025325034	0.049723823
124	L	0.102113426	0.102113426	0.102113426	0.20049213
125	A	0.055226397	0.055226397	0.055226397	0.10843293
126	P	0.17228484	0.17228484	0.17228484	0.3382685
127	Y	0.060361747	0.060361747	0.060361747	0.11851581
128	G	0.12188971	0.12188971	0.12188971	0.2393214
129	T	0.21934067	0.21934067	0.21934067	0.43065912
130	Y	0.17109843	0.17109843	0.17109843	0.33593905
131	W	0.046822306	0.046822306	0.046822306	0.091932125
132	R	0.12208819	0.12208819	0.12208819	0.23971109
133	L	0.23761672	0.23761672	0.23761672	0.46654278
134	M	0.057944953	0.057944953	0.057944953	0.11377061
135	R	0.024269398	0.024269398	0.024269398	0.04765116
136	R	0.15885514	0.15885514	0.15885514	0.3119003
137	L	0.1664873	0.1664873	0.1664873	0.32688546
138	V	0.100851536	0.100851536	0.100851536	0.1980145
139	T	0.10567969	0.10567969	0.10567969	0.20749423
140	V	0.19656518	0.19656518	0.19656518	0.38594115
141	D	0.25692168	0.25692168	0.25692168	0.5044466
142	M	0.1575556	0.1575556	0.1575556	0.3093487
143	L	0.095400006	0.095400006	0.095400006	0.18731083
144	V	0.16684946	0.16684946	0.16684946	0.32759655
145	V	0.28521124	0.28521124	0.28521124	0.55999106
146	K	0.29105586	0.29105586	0.29105586	0.57146657
147	R	0.20958635	0.20958635	0.20958635	0.41150725
148	I	0.22620562	0.22620562	0.22620562	0.44413793
149	N	0.35672653	0.35672653	0.35672653	0.7004061
150	D	0.38547966	0.38547966	0.38547966	0.7568607
151	T	0.24907684	0.24907684	0.24907684	0.4890439
152	A	0.26343587	0.26343587	0.26343587	0.51723677
153	S	0.37759197	0.37759197	0.37759197	0.7413738
154	V	0.31468633	0.31468633	0.31468633	0.61786324
155	R	0.16249466	0.16249466	0.16249466	0.3190462
156	R	0.3472238	0.3472238	0.3472238	0.68174815
157	R	0.41739076	0.41739076	0.41739076	0.81951576
158	C	0.28298455	0.28298455	0.28298455	0.5556192
159	V	0.32012245	0.32012245	0.32012245	0.62853664
160	D	0.42310852	0.42310852	0.42310852	0.8307422
161	D	0.3957009	0.3957009	0.3957009	0.7769293
162	M	0.33832502	0.33832502	0.33832502	0.66427606
163	L	0.4084858	0.4084858	0.4084858	0.8020315
164	A	0.42905888	0.42905888	0.42905888	0.8424253
165	W	0.45361012	0.45361012	0.45361012	0.8906298
166	V	0.41261107	0.41261107	0.41261107	0.8101312
167	A	0.4402758	0.4402758	0.4402758	0.86444885
168	K	0.45958427	0.45958427	0.45958427	0.9023596
169	E	0.4358491	0.4358491	0.4358491	0.85575736
170	A	0.3854271	0.3854271	0.3854271	0.7567575
171	S	0.47823584	0.47823584	0.47823584	0.9389806
172	K	0.46368182	0.46368182	0.46368182	0.9104048
173	L	0.42457783	0.42457783	0.42457783	0.83362705
174	E	0.39741042	0.39741042	0.39741042	0.7802859
175	Q	0.42987865	0.42987865	0.42987865	0.84403485
176	G	0.43257108	0.43257108	0.43257108	0.8493212
177	R	0.4306744	0.4306744	0.4306744	0.8455972
178	G	0.39426965	0.39426965	0.39426965	0.7741192
179	L	0.34996948	0.34996948	0.34996948	0.6871391
180	H	0.38271207	0.38271207	0.38271207	0.75142676
181	V	0.30028808	0.30028808	0.30028808	0.58959335
182	A	0.2945175	0.2945175	0.2945175	0.5782632
183	R	0.40365592	0.40365592	0.40365592	0.7925484
184	F	0.37058863	0.37058863	0.37058863	0.7276233
185	V	0.20617275	0.20617275	0.20617275	0.4048049
186	F	0.31888753	0.31888753	0.31888753	0.626112
187	L	0.3358883	0.3358883	0.3358883	0.6594917
188	M	0.27250624	0.27250624	0.27250624	0.53504574
189	S	0.17966685	0.17966685	0.17966685	0.35276252
190	F	0.2762127	0.2762127	0.2762127	0.5423231
191	N	0.2649908	0.2649908	0.2649908	0.5202898
192	L	0.16056603	0.16056603	0.16056603	0.3152595
193	L	0.044469777	0.044469777	0.044469777	0.08731311
194	G	0.1742523	0.1742523	0.1742523	0.34213147
195	N	0.24100721	0.24100721	0.24100721	0.47319975
196	L	0.12826438	0.12826438	0.12826438	0.25183758
197	M	0.15369457	0.15369457	0.15369457	0.3017679
198	L	0.1618391	0.1618391	0.1618391	0.31775907
199	S	0.052333277	0.052333277	0.052333277	0.10275251
200	R	0.2651352	0.2651352	0.2651352	0.52057326
201	D	0.2321184	0.2321184	0.2321184	0.45574725
202	L	0.26921874	0.26921874	0.26921874	0.52859104
203	F	0.3545417	0.3545417	0.3545417	0.69611627
204	D	0.4068809	0.4068809	0.4068809	0.7988804
205	P	0.3906919	0.3906919	0.3906919	0.76709455
206	E	0.40313682	0.40313682	0.40313682	0.79152924
207	S	0.3915842	0.3915842	0.3915842	0.7688465
208	R	0.3946999	0.3946999	0.3946999	0.774964
209	E	0.42646897	0.42646897	0.42646897	0.8373402
210	G	0.35653546	0.35653546	0.35653546	0.7000309
211	S	0.4280547	0.4280547	0.4280547	0.8404536
212	E	0.3960827	0.3960827	0.3960827	0.77767897
213	F	0.3019683	0.3019683	0.3019683	0.59289235
214	F	0.41241935	0.41241935	0.41241935	0.8097548
215	E	0.43497458	0.43497458	0.43497458	0.8540403
216	A	0.3522423	0.3522423	0.3522423	0.6916016
217	M	0.31279296	0.31279296	0.31279296	0.61414576
218	M	0.3789345	0.3789345	0.3789345	0.7440098
219	G	0.39069822	0.39069822	0.39069822	0.76710695
220	L	0.30209106	0.30209106	0.30209106	0.5931334
221	M	0.26347607	0.26347607	0.26347607	0.5173157
222	E	0.3597091	0.3597091	0.3597091	0.7062622
223	W	0.4075016	0.4075016	0.4075016	0.80009913
224	T	0.23883888	0.23883888	0.23883888	0.4689424
225	G	0.20252836	0.20252836	0.20252836	0.3976494
226	H	0.29109615	0.29109615	0.29109615	0.57154566
227	A	0.24160582	0.24160582	0.24160582	0.4743751
228	N	0.11465353	0.11465353	0.11465353	0.22511369
229	V	0.18650661	0.18650661	0.18650661	0.3661919
230	A	0.08478081	0.08478081	0.08478081	0.16646083
231	D	0.10415405	0.10415405	0.10415405	0.20449875
232	L	0.13055196	0.13055196	0.13055196	0.2563291
233	F	0.12610161	0.12610161	0.12610161	0.24759115
234	P	0.17886318	0.17886318	0.17886318	0.35118458
235	W	0.18830158	0.18830158	0.18830158	0.36971617
236	L	0.19208114	0.19208114	0.19208114	0.37713706
237	R	0.248591	0.248591	0.248591	0.48808998
238	W	0.2537036	0.2537036	0.2537036	0.49812818
239	L	0.1775978	0.1775978	0.1775978	0.3487001
240	D	0.16286825	0.16286825	0.16286825	0.31977972
241	P	0.24560426	0.24560426	0.24560426	0.48222575
242	Q	0.118811645	0.118811645	0.118811645	0.23327784
243	G	0.18916808	0.18916808	0.18916808	0.3714175
244	L	0.34648317	0.34648317	0.34648317	0.680294
245	R	0.3366346	0.3366346	0.3366346	0.66095704
246	R	0.3212838	0.3212838	0.3212838	0.6308169
247	K	0.40938023	0.40938023	0.40938023	0.8037877
248	M	0.3216538	0.3216538	0.3216538	0.6315434
249	S	0.4425543	0.4425543	0.4425543	0.86892253
250	R	0.38758743	0.38758743	0.38758743	0.76099914
251	D	0.38287127	0.38287127	0.38287127	0.7517393
252	M	0.35967565	0.35967565	0.35967565	0.7061964
253	G	0.42441052	0.42441052	0.42441052	0.83329856
254	K	0.42604944	0.42604944	0.42604944	0.83651644
255	A	0.39889506	0.39889506	0.39889506	0.78320086
256	L	0.38725027	0.38725027	0.38725027	0.7603372
257	R	0.3783684	0.3783684	0.3783684	0.7428983
258	I	0.37456676	0.37456676	0.37456676	0.73543406
259	A	0.35349894	0.35349894	0.35349894	0.6940689
260	S	0.4335822	0.4335822	0.4335822	0.85130644
261	R	0.40536055	0.40536055	0.40536055	0.79589534
262	F	0.35612366	0.35612366	0.35612366	0.6992224
263	V	0.36923626	0.36923626	0.36923626	0.724968
264	K	0.46475217	0.46475217	0.46475217	0.9125064
265	E	0.41512564	0.41512564	0.41512564	0.81506836
266	R	0.3036252	0.3036252	0.3036252	0.5961455
267	V	0.42454305	0.42454305	0.42454305	0.8335588
268	E	0.43480372	0.43480372	0.43480372	0.8537048
269	V	0.4299509	0.4299509	0.4299509	0.84417665
270	E	0.41741726	0.41741726	0.41741726	0.8195678
271	R	0.43655416	0.43655416	0.43655416	0.8571417
272	R	0.4263504	0.4263504	0.4263504	0.8371074
273	E	0.41912365	0.41912365	0.41912365	0.8229182
274	N	0.43555164	0.43555164	0.43555164	0.85517335
275	K	0.45636937	0.45636937	0.45636937	0.89604735
276	S	0.42610437	0.42610437	0.42610437	0.8366243
277	R	0.35674575	0.35674575	0.35674575	0.7004438
278	D	0.20796701	0.20796701	0.20796701	0.4083278
279	F	0.12606648	0.12606648	0.12606648	0.24752218
280	L	0.13569862	0.13569862	0.13569862	0.26643416
281	D	0.2594763	0.2594763	0.2594763	0.5094625
282	V	0.365427	0.365427	0.365427	0.71748877
283	L	0.2615949	0.2615949	0.2615949	0.51362216
284	L	0.38519475	0.38519475	0.38519475	0.7563013
285	E	0.4616573	0.4616573	0.4616573	0.9064298
286	F	0.491357	0.491357	0.491357	0.964743
287	Q	0.44601867	0.44601867	0.44601867	0.87572455
288	T	0.49002343	0.49002343	0.49002343	0.96212465
289	S	0.5093139	0.5093139	0.5093139	1.0
290	G	0.49489748	0.49489748	0.49489748	0.97169447
291	S	0.4920453	0.4920453	0.4920453	0.96609443
292	D	0.49451554	0.49451554	0.49451554	0.9709445
293	E	0.49937838	0.49937838	0.49937838	0.9804924
294	A	0.47406477	0.47406477	0.47406477	0.93079096
295	R	0.495136	0.495136	0.495136	0.9721628
296	N	0.5001935	0.5001935	0.5001935	0.98209274
297	I	0.4255894	0.4255894	0.4255894	0.8356132
298	S	0.4892171	0.4892171	0.4892171	0.9605415
299	N	0.4726533	0.4726533	0.4726533	0.92801964
300	K	0.46521428	0.46521428	0.46521428	0.9134137
301	D	0.37134498	0.37134498	0.37134498	0.72910833
302	L	0.35792315	0.35792315	0.35792315	0.7027555
303	D	0.40896672	0.40896672	0.40896672	0.8029758
304	I	0.31577796	0.31577796	0.31577796	0.62000656
305	F	0.27621928	0.27621928	0.27621928	0.54233605
306	I	0.25690886	0.25690886	0.25690886	0.5044215
307	L	0.25718915	0.25718915	0.25718915	0.5049718
308	E	0.2184124	0.2184124	0.2184124	0.42883652
309	I	0.17600305	0.17600305	0.17600305	0.34556893
310	F	0.16037922	0.16037922	0.16037922	0.31489268
311	L	0.115786836	0.115786836	0.115786836	0.22733885
312	A	0.13352868	0.13352868	0.13352868	0.26217365
313	G	0.20998129	0.20998129	0.20998129	0.41228268
314	S	0.17068118	0.17068118	0.17068118	0.3351198
315	E	0.14723472	0.14723472	0.14723472	0.28908443
316	T	0.13636069	0.13636069	0.13636069	0.26773408
317	T	0.08998404	0.08998404	0.08998404	0.17667697
318	S	0.102838084	0.102838084	0.102838084	0.20191495
319	S	0.110588886	0.110588886	0.110588886	0.21713307
320	T	0.10265567	0.10265567	0.10265567	0.20155679
321	I	0.1935981	0.1935981	0.1935981	0.3801155
322	E	0.1782657	0.1782657	0.1782657	0.35001147
323	W	0.107417725	0.107417725	0.107417725	0.21090673
324	A	0.1295686	0.1295686	0.1295686	0.25439835
325	M	0.044252098	0.044252098	0.044252098	0.086885706
326	T	0.089449756	0.089449756	0.089449756	0.17562796
327	E	0.05430432	0.05430432	0.05430432	0.1066225
328	L	0.17135046	0.17135046	0.17135046	0.33643392
329	L	0.07638517	0.07638517	0.07638517	0.14997661
330	C	0.28970832	0.28970832	0.28970832	0.5688208
331	N	0.27617204	0.27617204	0.27617204	0.5422433
332	R	0.35410225	0.35410225	0.35410225	0.6952535
333	E	0.4259507	0.4259507	0.4259507	0.8363226
334	C	0.31087875	0.31087875	0.31087875	0.6103874
335	L	0.32664976	0.32664976	0.32664976	0.64135253
336	V	0.4409941	0.4409941	0.4409941	0.8658592
337	K	0.43948215	0.43948215	0.43948215	0.8628906
338	V	0.2902596	0.2902596	0.2902596	0.5699032
339	K	0.40201867	0.40201867	0.40201867	0.7893338
340	A	0.47450358	0.47450358	0.47450358	0.93165255
341	E	0.37201956	0.37201956	0.37201956	0.7304328
342	L	0.27473179	0.27473179	0.27473179	0.5394155
343	G	0.46004027	0.46004027	0.46004027	0.9032549
344	A	0.44572794	0.44572794	0.44572794	0.8751537
345	V	0.40825287	0.40825287	0.40825287	0.8015742
346	V	0.30660528	0.30660528	0.30660528	0.6019967
347	G	0.40911692	0.40911692	0.40911692	0.8032707
348	A	0.40890238	0.40890238	0.40890238	0.8028495
349	A	0.34865645	0.34865645	0.34865645	0.6845611
350	R	0.37824398	0.37824398	0.37824398	0.74265397
351	E	0.4043495	0.4043495	0.4043495	0.79391026
352	V	0.28000787	0.28000787	0.28000787	0.54977465
353	E	0.33662248	0.33662248	0.33662248	0.66093326
354	E	0.2483495	0.2483495	0.2483495	0.48761582
355	S	0.3563582	0.3563582	0.3563582	0.6996829
356	D	0.30151814	0.30151814	0.30151814	0.5920085
357	I	0.28227535	0.28227535	0.28227535	0.5542267
358	D	0.3576451	0.3576451	0.3576451	0.7022096
359	K	0.3598983	0.3598983	0.3598983	0.70663357
360	L	0.17290503	0.17290503	0.17290503	0.33948618
361	P	0.32319492	0.32319492	0.32319492	0.6345692
362	Y	0.19861108	0.19861108	0.19861108	0.3899581
363	L	0.10201812	0.10201812	0.10201812	0.200305
364	Q	0.17165445	0.17165445	0.17165445	0.33703077
365	G	0.14730261	0.14730261	0.14730261	0.28921774
366	V	0.12341653	0.12341653	0.12341653	0.2423192
367	V	0.13160893	0.13160893	0.13160893	0.25840437
368	K	0.13868645	0.13868645	0.13868645	0.27230054
369	E	0.061015327	0.061015327	0.061015327	0.11979906
370	T	0.034984816	0.034984816	0.034984816	0.06869009
371	L	-0.03769929	0.03769929	0.03769929	0.07401976
372	R	0.08669361	0.08669361	0.08669361	0.17021646
373	L	0.00084061123	0.00084061123	0.00084061123	0.0016504778
374	H	0.019227503	0.019227503	0.019227503	0.037751775
375	P	0.044945545	0.044945545	0.044945545	0.08824724
376	P	0.010004464	0.010004464	0.010004464	0.019643022
377	I	0.015865076	0.015865076	0.015865076	0.0311499
378	P	0.07416164	0.07416164	0.07416164	0.14561088
379	L	0.0037507184	0.0037507184	0.0037507184	0.0073642572
380	L	-0.011642563	0.011642563	0.011642563	0.022859309
381	V	-0.018691188	0.018691188	0.018691188	0.03669876
382	P	0.103850186	0.103850186	0.103850186	0.20390213
383	R	0.015877675	0.015877675	0.015877675	0.031174637
384	R	0.15440685	0.15440685	0.15440685	0.3031664
385	A	0.007913049	0.007913049	0.007913049	0.015536685
386	T	0.18001351	0.18001351	0.18001351	0.35344315
387	Q	0.2833199	0.2833199	0.2833199	0.5562776
388	D	0.33372328	0.33372328	0.33372328	0.6552409
389	T	0.19996296	0.19996296	0.19996296	0.39261243
390	E	0.3202599	0.3202599	0.3202599	0.62880653
391	F	0.2510789	0.2510789	0.2510789	0.4929748
392	M	0.29340923	0.29340923	0.29340923	0.57608724
393	G	0.32862008	0.32862008	0.32862008	0.6452211
394	Y	0.28871137	0.28871137	0.28871137	0.56686336
395	Y	0.3408871	0.3408871	0.3408871	0.6693065
396	I	0.18919536	0.18919536	0.18919536	0.37147105
397	P	0.19355822	0.19355822	0.19355822	0.3800372
398	K	0.18870895	0.18870895	0.18870895	0.370516
399	D	0.12776321	0.12776321	0.12776321	0.25085357
400	T	0.09623027	0.09623027	0.09623027	0.18894099
401	Q	0.20128731	0.20128731	0.20128731	0.3952127
402	V	0.15445456	0.15445456	0.15445456	0.30326006
403	F	0.12049194	0.12049194	0.12049194	0.23657697
404	V	-0.00043308886	0.00043308886	0.00043308886	0.00085033785
405	N	0.02041865	0.02041865	0.02041865	0.0400905
406	A	-0.045794427	0.045794427	0.045794427	0.08991396
407	W	0.07646693	0.07646693	0.07646693	0.15013714
408	A	0.07744161	0.07744161	0.07744161	0.15205085
409	I	0.1275841	0.1275841	0.1275841	0.2505019
410	G	0.011883405	0.011883405	0.011883405	0.023332184
411	R	0.12540455	0.12540455	0.12540455	0.24622253
412	D	0.24768487	0.24768487	0.24768487	0.48631084
413	P	0.30487868	0.30487868	0.30487868	0.59860665
414	D	0.35130152	0.35130152	0.35130152	0.6897545
415	V	0.19127676	0.19127676	0.19127676	0.37555772
416	W	0.19231665	0.19231665	0.19231665	0.37759948
417	D	0.368166	0.368166	0.368166	0.7228666
418	E	0.26839134	0.26839134	0.26839134	0.52696645
419	P	0.21907152	0.21907152	0.21907152	0.43013066
420	L	0.24955904	0.24955904	0.24955904	0.48999065
421	V	0.28745914	0.28745914	0.28745914	0.56440467
422	F	0.11066068	0.11066068	0.11066068	0.21727403
423	K	0.30271	0.30271	0.30271	0.5943486
424	P	0.12066148	0.12066148	0.12066148	0.23690987
425	E	0.25720447	0.25720447	0.25720447	0.5050019
426	R	0.17434637	0.17434637	0.17434637	0.34231615
427	F	0.15638776	0.15638776	0.15638776	0.30705577
428	S	0.3065924	0.3065924	0.3065924	0.60197145
429	G	0.37230033	0.37230033	0.37230033	0.73098403
430	S	0.40244374	0.40244374	0.40244374	0.7901684
431	T	0.40295118	0.40295118	0.40295118	0.79116476
432	T	0.37149674	0.37149674	0.37149674	0.72940624
433	D	0.31304163	0.31304163	0.31304163	0.614634
434	Y	0.30497113	0.30497113	0.30497113	0.5987882
435	K	0.28425694	0.28425694	0.28425694	0.5581174
436	G	0.30785704	0.30785704	0.30785704	0.60445446
437	Q	0.3064541	0.3064541	0.3064541	0.6016999
438	H	0.2921634	0.2921634	0.2921634	0.5736412
439	Y	0.2683367	0.2683367	0.2683367	0.5268592
440	E	0.21058095	0.21058095	0.21058095	0.41346005
441	L	0.16094773	0.16094773	0.16094773	0.31600893
442	I	0.110119015	0.110119015	0.110119015	0.21621051
443	P	0.11553073	0.11553073	0.11553073	0.22683601
444	F	0.1090956	0.1090956	0.1090956	0.21420112
445	G	0.073872976	0.073872976	0.073872976	0.1450441
446	A	-0.01497278	0.01497278	0.01497278	0.029397942
447	G	0.081923395	0.081923395	0.081923395	0.16085051
448	R	0.036791604	0.036791604	0.036791604	0.07223758
449	R	0.004362245	0.004362245	0.004362245	0.008564944
450	M	0.02622072	0.02622072	0.02622072	0.05148244
451	C	0.114540346	0.114540346	0.114540346	0.22489147
452	A	-0.050722968	0.050722968	0.050722968	0.099590786
453	G	0.14877094	0.14877094	0.14877094	0.2921007
454	V	0.0450903	0.0450903	0.0450903	0.08853146
455	P	0.11703754	0.11703754	0.11703754	0.22979453
456	L	0.092160724	0.092160724	0.092160724	0.18095075
457	A	0.097776175	0.097776175	0.097776175	0.19197626
458	H	0.17204738	0.17204738	0.17204738	0.33780226
459	R	0.1303207	0.1303207	0.1303207	0.25587502
460	V	0.113723405	0.113723405	0.113723405	0.22328746
461	L	0.05902363	0.05902363	0.05902363	0.11588851
462	H	0.078778096	0.078778096	0.078778096	0.15467495
463	L	0.13697624	0.13697624	0.13697624	0.26894268
464	V	0.15253842	0.15253842	0.15253842	0.29949787
465	L	0.12889597	0.12889597	0.12889597	0.25307766
466	G	0.106531024	0.106531024	0.106531024	0.20916575
467	S	0.2148932	0.2148932	0.2148932	0.42192686
468	L	0.20588677	0.20588677	0.20588677	0.40424338
469	L	0.17771207	0.17771207	0.17771207	0.34892446
470	H	0.20635617	0.20635617	0.20635617	0.40516502
471	R	0.32709178	0.32709178	0.32709178	0.64222044
472	F	0.25860375	0.25860375	0.25860375	0.50774926
473	D	0.3693357	0.3693357	0.3693357	0.7251633
474	W	0.12808909	0.12808909	0.12808909	0.25149342
475	E	0.41089532	0.41089532	0.41089532	0.80676246
476	L	0.34541944	0.34541944	0.34541944	0.67820543
477	D	0.3730779	0.3730779	0.3730779	0.73251075
478	S	0.4324682	0.4324682	0.4324682	0.84911925
479	H	0.45246372	0.45246372	0.45246372	0.8883789
480	V	0.43021762	0.43021762	0.43021762	0.8447004
481	T	0.45031875	0.45031875	0.45031875	0.88416743
482	P	0.444166	0.444166	0.444166	0.872087
483	S	0.4092703	0.4092703	0.4092703	0.8035718
484	T	0.38098484	0.38098484	0.38098484	0.74803543
485	M	0.32963908	0.32963908	0.32963908	0.64722186
486	D	0.34387705	0.34387705	0.34387705	0.67517704
487	M	0.23365277	0.23365277	0.23365277	0.45875987
488	K	0.33525982	0.33525982	0.33525982	0.6582578
489	D	0.26171008	0.26171008	0.26171008	0.5138483
490	R	0.29863042	0.29863042	0.29863042	0.58633864
491	L	0.27568114	0.27568114	0.27568114	0.54127944
492	G	0.1371935	0.1371935	0.1371935	0.26936924
493	I	0.17119342	0.17119342	0.17119342	0.33612558
494	T	0.11255468	0.11255468	0.11255468	0.22099276
495	M	0.18916301	0.18916301	0.18916301	0.37140754
496	R	0.1747589	0.1747589	0.1747589	0.34312612
497	K	0.15693466	0.15693466	0.15693466	0.30812955
498	F	0.23269378	0.23269378	0.23269378	0.45687696
499	E	0.30514932	0.30514932	0.30514932	0.599138
500	P	0.29314515	0.29314515	0.29314515	0.57556874
501	L	0.24693453	0.24693453	0.24693453	0.48483762
502	L	0.3702963	0.3702963	0.3702963	0.7270493
503	A	0.20813328	0.20813328	0.20813328	0.40865424
504	V	0.3869306	0.3869306	0.3869306	0.75970954
505	P	0.35906956	0.35906956	0.35906956	0.7050064
506	K	0.43956196	0.43956196	0.43956196	0.8630473
507	I	0.45232332	0.45232332	0.45232332	0.88810325
508	A	0.4683818	0.4683818	0.4683818	0.91963285
509	S	0.47339314	0.47339314	0.47339314	0.92947227
510	S	0.46119758	0.46119758	0.46119758	0.90552723
