## Supplementary material for "The N-Terminus of *Sophora tonkinensis* Cytochrome P450s Evolves Neutrally yet Encodes Rich Functional Information: A Protein Language Model Analysis": Dataset S1: StonChr2AG059180.1_residue_importance.csv

position	amino_acid	cosine_similarity	abs_cosine	final_score	final_score_norm
1	M	0.46699262	0.46699262	0.46699262	0.8969092
2	T	0.42638522	0.42638522	0.42638522	0.81891835
3	E	0.47950518	0.47950518	0.47950518	0.9209409
4	M	0.4626019	0.4626019	0.4626019	0.8884763
5	L	0.46990943	0.46990943	0.46990943	0.9025112
6	L	0.49146667	0.49146667	0.49146667	0.9439142
7	Q	0.51653224	0.51653224	0.51653224	0.9920553
8	L	0.49095234	0.49095234	0.49095234	0.94292635
9	L	0.47971606	0.47971606	0.47971606	0.9213459
10	T	0.47091806	0.47091806	0.47091806	0.9044484
11	P	0.5112324	0.5112324	0.5112324	0.9818763
12	F	0.456197	0.456197	0.456197	0.876175
13	C	0.47448608	0.47448608	0.47448608	0.91130114
14	L	0.45128518	0.45128518	0.45128518	0.86674136
15	F	0.4305236	0.4305236	0.4305236	0.8268665
16	L	0.41597217	0.41597217	0.41597217	0.79891896
17	L	0.4191263	0.4191263	0.4191263	0.80497676
18	P	0.4634805	0.4634805	0.4634805	0.8901638
19	V	0.42297894	0.42297894	0.42297894	0.8123762
20	L	0.41878027	0.41878027	0.41878027	0.80431217
21	F	0.40380198	0.40380198	0.40380198	0.77554476
22	F	0.41155308	0.41155308	0.41155308	0.7904316
23	F	0.41568497	0.41568497	0.41568497	0.7983673
24	Y	0.44598576	0.44598576	0.44598576	0.85656327
25	L	0.4181108	0.4181108	0.4181108	0.8030264
26	R	0.42172348	0.42172348	0.42172348	0.80996495
27	H	0.4247959	0.4247959	0.4247959	0.8158659
28	E	0.41603702	0.41603702	0.41603702	0.7990435
29	K	0.43554375	0.43554375	0.43554375	0.8365082
30	K	0.4395326	0.4395326	0.4395326	0.84416926
31	E	0.43914726	0.43914726	0.43914726	0.8434292
32	E	0.4359501	0.4359501	0.4359501	0.8372887
33	A	0.38374552	0.38374552	0.38374552	0.73702425
34	P	0.4113786	0.4113786	0.4113786	0.79009646
35	P	0.41367605	0.41367605	0.41367605	0.794509
36	S	0.3881845	0.3881845	0.3881845	0.74554974
37	S	0.3893157	0.3893157	0.3893157	0.7477223
38	T	0.37610805	0.37610805	0.37610805	0.72235566
39	T	0.3638815	0.3638815	0.3638815	0.6988732
40	T	0.36729148	0.36729148	0.36729148	0.70542246
41	T	0.37456065	0.37456065	0.37456065	0.7193837
42	I	0.38934597	0.38934597	0.38934597	0.7477805
43	T	0.37755698	0.37755698	0.37755698	0.7251385
44	L	0.38550192	0.38550192	0.38550192	0.7403976
45	P	0.36840105	0.36840105	0.36840105	0.7075535
46	K	0.33429775	0.33429775	0.33429775	0.6420545
47	T	0.27249584	0.27249584	0.27249584	0.52335733
48	Y	0.22287712	0.22287712	0.22287712	0.42805928
49	P	0.25647956	0.25647956	0.25647956	0.49259636
50	L	0.18910596	0.18910596	0.18910596	0.36319816
51	I	0.15241675	0.15241675	0.15241675	0.29273263
52	G	0.22747736	0.22747736	0.22747736	0.43689454
53	S	0.22759773	0.22759773	0.22759773	0.4371257
54	Y	0.35393184	0.35393184	0.35393184	0.67976385
55	L	0.25970423	0.25970423	0.25970423	0.4987897
56	A	0.34454626	0.34454626	0.34454626	0.66173786
57	I	0.41227794	0.41227794	0.41227794	0.79182374
58	K	0.40708622	0.40708622	0.40708622	0.78185254
59	A	0.3579402	0.3579402	0.3579402	0.68746233
60	N	0.37485036	0.37485036	0.37485036	0.7199401
61	L	0.41358185	0.41358185	0.41358185	0.7943281
62	N	0.3868013	0.3868013	0.3868013	0.74289316
63	R	0.3073394	0.3073394	0.3073394	0.5902781
64	R	0.42946222	0.42946222	0.42946222	0.824828
65	I	0.40898076	0.40898076	0.40898076	0.78549117
66	Q	0.44079134	0.44079134	0.44079134	0.8465868
67	W	0.40350977	0.40350977	0.40350977	0.7749836
68	L	0.42017797	0.42017797	0.42017797	0.80699664
69	S	0.46023002	0.46023002	0.46023002	0.88392085
70	D	0.45616588	0.45616588	0.45616588	0.87611526
71	V	0.40516758	0.40516758	0.40516758	0.77816755
72	V	0.45624498	0.45624498	0.45624498	0.87626714
73	L	0.4539613	0.4539613	0.4539613	0.8718811
74	I	0.45437264	0.45437264	0.45437264	0.8726711
75	S	0.45681092	0.45681092	0.45681092	0.87735415
76	P	0.44199	0.44199	0.44199	0.84888893
77	A	0.37137175	0.37137175	0.37137175	0.71325904
78	A	0.41169778	0.41169778	0.41169778	0.7907095
79	T	0.29018837	0.29018837	0.29018837	0.55733776
80	F	0.356011	0.356011	0.356011	0.6837571
81	T	0.39327064	0.39327064	0.39327064	0.7553182
82	L	0.37958446	0.37958446	0.37958446	0.72903246
83	H	0.37737632	0.37737632	0.37737632	0.72479147
84	S	0.40308553	0.40308553	0.40308553	0.7741688
85	L	0.38249168	0.38249168	0.38249168	0.7346161
86	L	0.36631605	0.36631605	0.36631605	0.7035491
87	G	0.42299375	0.42299375	0.42299375	0.81240463
88	D	0.43490416	0.43490416	0.43490416	0.8352798
89	R	0.4403662	0.4403662	0.4403662	0.8457703
90	S	0.375719	0.375719	0.375719	0.72160846
91	V	0.17164989	0.17164989	0.17164989	0.32967192
92	I	0.26995516	0.26995516	0.26995516	0.5184777
93	T	0.1102572	0.1102572	0.1102572	0.21176071
94	A	0.17444849	0.17444849	0.17444849	0.33504695
95	N	0.17399047	0.17399047	0.17399047	0.33416727
96	P	0.18956427	0.18956427	0.18956427	0.3640784
97	A	0.23864426	0.23864426	0.23864426	0.45834175
98	T	0.060630545	0.060630545	0.060630545	0.116447434
99	L	-0.004184139	0.004184139	0.004184139	0.008036085
100	Q	0.18043225	0.18043225	0.18043225	0.34653938
101	H	0.033763923	0.033763923	0.033763923	0.064847216
102	I	0.026062066	0.026062066	0.026062066	0.05005498
103	L	-0.11872699	0.11872699	0.11872699	0.22802785
104	K	0.013919851	0.013919851	0.013919851	0.026734559
105	T	0.06776524	0.06776524	0.06776524	0.13015038
106	H	-0.00091805053	0.00091805053	0.00091805053	0.001763214
107	F	-0.020481389	0.020481389	0.020481389	0.039336693
108	S	0.25272796	0.25272796	0.25272796	0.48539102
109	N	0.03541213	0.03541213	0.03541213	0.068012774
110	Y	0.016138706	0.016138706	0.016138706	0.030996108
111	Q	0.17169982	0.17169982	0.17169982	0.32976782
112	K	-0.00095469353	0.00095469353	0.00095469353	0.0018335908
113	G	0.13325872	0.13325872	0.13325872	0.25593758
114	G	0.24988334	0.24988334	0.24988334	0.47992763
115	N	0.30643576	0.30643576	0.30643576	0.5885426
116	F	0.15258901	0.15258901	0.15258901	0.29306346
117	V	0.2763732	0.2763732	0.2763732	0.5308042
118	R	0.34029898	0.34029898	0.34029898	0.6535805
119	T	0.19295585	0.19295585	0.19295585	0.3705923
120	L	0.07093532	0.07093532	0.07093532	0.13623884
121	S	0.30958194	0.30958194	0.30958194	0.5945851
122	D	0.18225318	0.18225318	0.18225318	0.35003668
123	F	0.115752056	0.115752056	0.115752056	0.22231418
124	L	0.019360205	0.019360205	0.019360205	0.03718334
125	G	0.055872668	0.055872668	0.055872668	0.10730942
126	T	0.10720287	0.10720287	0.10720287	0.20589456
127	G	-0.18803383	0.18803383	0.18803383	0.36113903
128	I	-0.25346914	0.25346914	0.25346914	0.48681453
129	F	-0.23775618	0.23775618	0.23775618	0.4566361
130	N	-0.22020397	0.22020397	0.22020397	0.4229252
131	T	-0.13430916	0.13430916	0.13430916	0.25795507
132	D	-0.04610297	0.04610297	0.04610297	0.08854567
133	G	0.08869535	0.08869535	0.08869535	0.17034888
134	D	0.20207757	0.20207757	0.20207757	0.38811153
135	N	0.066421226	0.066421226	0.066421226	0.12756905
136	W	-0.062222153	0.062222153	0.062222153	0.11950429
137	K	0.12519489	0.12519489	0.12519489	0.24045014
138	F	0.115756586	0.115756586	0.115756586	0.22232288
139	Q	-0.091199026	0.091199026	0.091199026	0.17515746
140	R	-0.046833143	0.046833143	0.046833143	0.08994805
141	Q	0.07465192	0.07465192	0.07465192	0.14337698
142	V	-0.078484416	0.078484416	0.078484416	0.1507377
143	A	-0.10201461	0.10201461	0.10201461	0.19592994
144	S	-0.1342396	0.1342396	0.1342396	0.25782147
145	H	0.037244327	0.037244327	0.037244327	0.071531706
146	E	-0.00789318	0.00789318	0.00789318	0.015159694
147	F	-0.1385104	0.1385104	0.1385104	0.26602402
148	N	-0.0037374278	0.0037374278	0.0037374278	0.0071781287
149	T	-0.048167177	0.048167177	0.048167177	0.0925102
150	K	0.17022112	0.17022112	0.17022112	0.3269278
151	S	0.041081414	0.041081414	0.041081414	0.07890124
152	L	-0.0027903784	0.0027903784	0.0027903784	0.0053592194
153	R	0.19785553	0.19785553	0.19785553	0.38000268
154	K	0.37741873	0.37741873	0.37741873	0.72487295
155	F	0.1187326	0.1187326	0.1187326	0.22803862
156	V	0.14017668	0.14017668	0.14017668	0.2692243
157	E	0.41142404	0.41142404	0.41142404	0.7901838
158	L	0.3801272	0.3801272	0.3801272	0.7300748
159	V	0.17774807	0.17774807	0.17774807	0.34138414
160	V	0.1359061	0.1359061	0.1359061	0.26102218
161	D	0.45020646	0.45020646	0.45020646	0.86466956
162	A	0.3977729	0.3977729	0.3977729	0.7639653
163	E	0.17288835	0.17288835	0.17288835	0.33205053
164	L	0.27056956	0.27056956	0.27056956	0.51965773
165	N	0.40681964	0.40681964	0.40681964	0.78134054
166	D	0.367736	0.367736	0.367736	0.70627624
167	R	0.17936045	0.17936045	0.17936045	0.34448087
168	L	0.19183607	0.19183607	0.19183607	0.36844164
169	I	0.3715347	0.3715347	0.3715347	0.713572
170	P	0.31818375	0.31818375	0.31818375	0.61110586
171	I	0.3100624	0.3100624	0.3100624	0.5955079
172	L	0.25744367	0.25744367	0.25744367	0.49444804
173	D	0.421046	0.421046	0.421046	0.8086637
174	S	0.42643815	0.42643815	0.42643815	0.81902
175	A	0.3725422	0.3725422	0.3725422	0.71550703
176	S	0.36554816	0.36554816	0.36554816	0.7020742
177	E	0.46141157	0.46141157	0.46141157	0.8861902
178	K	0.45417497	0.45417497	0.45417497	0.8722915
179	T	0.33445713	0.33445713	0.33445713	0.6423606
180	Q	0.42347226	0.42347226	0.42347226	0.8133237
181	I	0.34591603	0.34591603	0.34591603	0.6643686
182	L	0.24819592	0.24819592	0.24819592	0.47668675
183	D	0.19523388	0.19523388	0.19523388	0.37496752
184	F	0.098439775	0.098439775	0.098439775	0.1890641
185	Q	-0.020932002	0.020932002	0.020932002	0.040202145
186	D	0.21483536	0.21483536	0.21483536	0.41261423
187	I	0.18469867	0.18469867	0.18469867	0.3547335
188	L	-0.08520586	0.08520586	0.08520586	0.16364695
189	Q	0.10081917	0.10081917	0.10081917	0.19363397
190	R	0.057290036	0.057290036	0.057290036	0.11003163
191	F	0.026038831	0.026038831	0.026038831	0.050010353
192	A	-0.05334873	0.05334873	0.05334873	0.102461934
193	F	0.09889472	0.09889472	0.09889472	0.18993787
194	D	0.111253686	0.111253686	0.111253686	0.21367458
195	N	-0.030720824	0.030720824	0.030720824	0.059002623
196	I	-0.12110789	0.12110789	0.12110789	0.23260063
197	C	0.002641636	0.002641636	0.002641636	0.0050735436
198	K	0.11956771	0.11956771	0.11956771	0.22964254
199	I	-0.00732296	0.00732296	0.00732296	0.014064526
200	A	0.0097849015	0.0097849015	0.0097849015	0.018792948
201	F	0.0015003944	0.0015003944	0.0015003944	0.0028816676
202	G	0.12094364	0.12094364	0.12094364	0.23228517
203	F	0.29542252	0.29542252	0.29542252	0.5673905
204	D	0.14398204	0.14398204	0.14398204	0.27653286
205	P	0.19681698	0.19681698	0.19681698	0.378008
206	E	0.22447649	0.22447649	0.22447649	0.43113104
207	Y	0.1776771	0.1776771	0.1776771	0.34124783
208	L	0.16573623	0.16573623	0.16573623	0.3183141
209	T	0.36149615	0.36149615	0.36149615	0.69429195
210	P	0.33781078	0.33781078	0.33781078	0.6488017
211	S	0.33864656	0.33864656	0.33864656	0.65040684
212	L	0.3359296	0.3359296	0.3359296	0.6451886
213	K	0.33052614	0.33052614	0.33052614	0.63481075
214	R	0.38937873	0.38937873	0.38937873	0.7478434
215	S	0.35058203	0.35058203	0.35058203	0.6733302
216	K	0.40576178	0.40576178	0.40576178	0.7793088
217	F	0.21084987	0.21084987	0.21084987	0.40495968
218	A	0.17671062	0.17671062	0.17671062	0.3393916
219	Q	0.44152036	0.44152036	0.44152036	0.847987
220	A	0.26050568	0.26050568	0.26050568	0.50032896
221	F	0.0040271315	0.0040271315	0.0040271315	0.0077345357
222	E	0.32881385	0.32881385	0.32881385	0.63152206
223	E	0.36644435	0.36644435	0.36644435	0.7037955
224	A	0.15313779	0.15313779	0.15313779	0.29411745
225	N	0.1839266	0.1839266	0.1839266	0.35325065
226	V	0.36672556	0.36672556	0.36672556	0.7043356
227	I	0.25064185	0.25064185	0.25064185	0.48138443
228	S	0.20853429	0.20853429	0.20853429	0.40051234
229	T	0.28212717	0.28212717	0.28212717	0.54185534
230	K	0.3861787	0.3861787	0.3861787	0.74169743
231	R	0.15166473	0.15166473	0.15166473	0.29128832
232	F	0.1963537	0.1963537	0.1963537	0.37711823
233	R	0.3320939	0.3320939	0.3320939	0.63782173
234	E	0.2909644	0.2909644	0.2909644	0.5588282
235	P	0.19974057	0.19974057	0.19974057	0.3836231
236	L	0.30061528	0.30061528	0.30061528	0.5773637
237	P	0.37721118	0.37721118	0.37721118	0.7244743
238	I	0.38005757	0.38005757	0.38005757	0.7299411
239	I	0.31750292	0.31750292	0.31750292	0.60979825
240	W	0.2509906	0.2509906	0.2509906	0.48205423
241	K	0.32034594	0.32034594	0.32034594	0.6152586
242	I	0.3380028	0.3380028	0.3380028	0.64917046
243	K	0.1524444	0.1524444	0.1524444	0.29278576
244	R	0.3213891	0.3213891	0.3213891	0.61726207
245	K	0.3581172	0.3581172	0.3581172	0.68780226
246	L	0.26821515	0.26821515	0.26821515	0.5151358
247	N	0.26693025	0.26693025	0.26693025	0.512668
248	V	0.21018423	0.21018423	0.21018423	0.40368125
249	G	0.20480332	0.20480332	0.20480332	0.39334664
250	S	0.2670349	0.2670349	0.2670349	0.512869
251	E	0.17582737	0.17582737	0.17582737	0.3376952
252	K	0.35552642	0.35552642	0.35552642	0.6828264
253	R	0.39260274	0.39260274	0.39260274	0.7540355
254	L	0.17894346	0.17894346	0.17894346	0.34368
255	R	0.3772382	0.3772382	0.3772382	0.7245262
256	K	0.4301786	0.4301786	0.4301786	0.82620394
257	A	0.28781664	0.28781664	0.28781664	0.5527826
258	V	0.31049156	0.31049156	0.31049156	0.5963322
259	S	0.45043552	0.45043552	0.45043552	0.8651095
260	E	0.41047412	0.41047412	0.41047412	0.78835934
261	V	0.22026274	0.22026274	0.22026274	0.4230381
262	H	0.33833173	0.33833173	0.33833173	0.6498022
263	E	0.43129787	0.43129787	0.43129787	0.8283536
264	F	0.30147144	0.30147144	0.30147144	0.5790081
265	A	0.26802123	0.26802123	0.26802123	0.51476336
266	E	0.46346614	0.46346614	0.46346614	0.8901362
267	K	0.4772185	0.4772185	0.4772185	0.9165491
268	I	0.29820192	0.29820192	0.29820192	0.57272863
269	V	0.38195822	0.38195822	0.38195822	0.7335915
270	R	0.4523355	0.4523355	0.4523355	0.8687586
271	K	0.47673115	0.47673115	0.47673115	0.91561306
272	K	0.31336302	0.31336302	0.31336302	0.6018471
273	K	0.46815842	0.46815842	0.46815842	0.8991482
274	K	0.48464695	0.48464695	0.48464695	0.9308162
275	E	0.4525102	0.4525102	0.4525102	0.86909413
276	L	0.43301836	0.43301836	0.43301836	0.83165795
277	E	0.4762911	0.4762911	0.4762911	0.91476786
278	E	0.4518263	0.4518263	0.4518263	0.8677806
279	K	0.4607384	0.4607384	0.4607384	0.88489723
280	A	0.41748694	0.41748694	0.41748694	0.8018282
281	S	0.46887535	0.46887535	0.46887535	0.90052515
282	L	0.49048057	0.49048057	0.49048057	0.9420203
283	E	0.4942426	0.4942426	0.4942426	0.9492457
284	S	0.46447223	0.46447223	0.46447223	0.8920685
285	V	0.3948265	0.3948265	0.3948265	0.75830644
286	D	0.21070598	0.21070598	0.21070598	0.40468332
287	M	-0.0136678815	0.0136678815	0.0136678815	0.026250625
288	L	0.1454832	0.1454832	0.1454832	0.279416
289	S	0.19542596	0.19542596	0.19542596	0.3753364
290	R	0.23481342	0.23481342	0.23481342	0.45098424
291	F	0.26057804	0.26057804	0.26057804	0.5004679
292	L	0.43034646	0.43034646	0.43034646	0.8265263
293	N	0.45670903	0.45670903	0.45670903	0.8771584
294	S	0.43621597	0.43621597	0.43621597	0.8377993
295	G	0.47886083	0.47886083	0.47886083	0.9197033
296	H	0.4656341	0.4656341	0.4656341	0.8943
297	S	0.4692203	0.4692203	0.4692203	0.90118766
298	D	0.4677285	0.4677285	0.4677285	0.89832246
299	E	0.5024396	0.5024396	0.5024396	0.9649889
300	E	0.44872898	0.44872898	0.44872898	0.8618319
301	F	0.31637922	0.31637922	0.31637922	0.60764
302	V	0.3466245	0.3466245	0.3466245	0.66572934
303	K	0.32670984	0.32670984	0.32670984	0.6274811
304	D	0.2355717	0.2355717	0.2355717	0.4524406
305	I	-0.02951776	0.02951776	0.02951776	0.056692008
306	V	0.08861882	0.08861882	0.08861882	0.1702019
307	I	0.094763055	0.094763055	0.094763055	0.18200256
308	S	-0.05213161	0.05213161	0.05213161	0.10012432
309	F	-0.0019235492	0.0019235492	0.0019235492	0.0036943816
310	I	-0.053243432	0.053243432	0.053243432	0.102259696
311	L	-0.09888735	0.09888735	0.09888735	0.1899237
312	A	-0.10873486	0.10873486	0.10873486	0.2088369
313	G	0.020690482	0.020690482	0.020690482	0.03973828
314	K	0.0065437513	0.0065437513	0.0065437513	0.012567973
315	D	-0.0036002987	0.0036002987	0.0036002987	0.0069147577
316	T	-0.12005187	0.12005187	0.12005187	0.23057242
317	T	-0.019328685	0.019328685	0.019328685	0.037122805
318	S	-0.03322908	0.03322908	0.03322908	0.06381999
319	A	-0.08944571	0.08944571	0.08944571	0.17179003
320	A	-0.0035842697	0.0035842697	0.0035842697	0.0068839723
321	L	0.05952755	0.05952755	0.05952755	0.11432901
322	T	0.06478349	0.06478349	0.06478349	0.12442361
323	W	-0.002456637	0.002456637	0.002456637	0.004718234
324	F	0.06414007	0.06414007	0.06414007	0.12318784
325	F	0.024083544	0.024083544	0.024083544	0.046255015
326	W	0.14464904	0.14464904	0.14464904	0.2778139
327	L	0.10362367	0.10362367	0.10362367	0.19902033
328	L	0.110468656	0.110468656	0.110468656	0.21216685
329	S	0.17593692	0.17593692	0.17593692	0.33790565
330	K	0.39383	0.39383	0.39383	0.75639254
331	N	0.316007	0.316007	0.316007	0.60692513
332	P	0.4449026	0.4449026	0.4449026	0.8544829
333	H	0.4539361	0.4539361	0.4539361	0.8718327
334	V	0.28615892	0.28615892	0.28615892	0.54959875
335	E	0.2974067	0.2974067	0.2974067	0.5712013
336	N	0.49587184	0.49587184	0.49587184	0.9523748
337	E	0.44758096	0.44758096	0.44758096	0.859627
338	V	0.24056412	0.24056412	0.24056412	0.46202907
339	V	0.3252437	0.3252437	0.3252437	0.62466526
340	K	0.49313524	0.49313524	0.49313524	0.9471189
341	E	0.41752735	0.41752735	0.41752735	0.8019058
342	V	0.3433632	0.3433632	0.3433632	0.6594657
343	R	0.46181938	0.46181938	0.46181938	0.8869734
344	A	0.51350486	0.51350486	0.51350486	0.98624086
345	T	0.45997882	0.45997882	0.45997882	0.8834384
346	K	0.51730084	0.51730084	0.51730084	0.99353147
347	K	0.506399	0.506399	0.506399	0.97259325
348	T	0.50222003	0.50222003	0.50222003	0.9645672
349	E	0.47858238	0.47858238	0.47858238	0.91916853
350	G	0.47046447	0.47046447	0.47046447	0.9035772
351	G	0.47951204	0.47951204	0.47951204	0.92095405
352	D	0.5206688	0.5206688	0.5206688	1.0
353	V	0.473265	0.473265	0.473265	0.90895593
354	Y	0.37158483	0.37158483	0.37158483	0.71366835
355	D	0.43880847	0.43880847	0.43880847	0.8427785
356	E	0.4786503	0.4786503	0.4786503	0.919299
357	V	0.41323417	0.41323417	0.41323417	0.79366034
358	K	0.41492826	0.41492826	0.41492826	0.796914
359	D	0.44056326	0.44056326	0.44056326	0.8461487
360	M	0.2587624	0.2587624	0.2587624	0.4969808
361	V	0.26531786	0.26531786	0.26531786	0.50957125
362	Y	0.16259235	0.16259235	0.16259235	0.31227598
363	T	0.03965507	0.03965507	0.03965507	0.076161794
364	H	0.1167901	0.1167901	0.1167901	0.22430785
365	G	0.12566169	0.12566169	0.12566169	0.24134667
366	A	-0.032640453	0.032640453	0.032640453	0.062689476
367	L	-0.09829134	0.09829134	0.09829134	0.188779
368	C	-0.06783644	0.06783644	0.06783644	0.13028713
369	E	-0.03815252	0.03815252	0.03815252	0.07327598
370	S	-0.06483412	0.06483412	0.06483412	0.12452084
371	M	-0.21677527	0.21677527	0.21677527	0.41634002
372	R	0.03922937	0.03922937	0.03922937	0.07534419
373	L	-0.06606759	0.06606759	0.06606759	0.12688985
374	Y	0.041095708	0.041095708	0.041095708	0.078928694
375	P	-0.028783042	0.028783042	0.028783042	0.055280905
376	P	-0.10947699	0.10947699	0.10947699	0.21026224
377	V	-0.073789015	0.073789015	0.073789015	0.14171968
378	P	0.038869105	0.038869105	0.038869105	0.07465226
379	T	-0.029260807	0.029260807	0.029260807	0.0561985
380	D	-0.105875395	0.105875395	0.105875395	0.203345
381	S	0.096614875	0.096614875	0.096614875	0.18555918
382	K	-0.12793042	0.12793042	0.12793042	0.24570403
383	E	0.14174327	0.14174327	0.14174327	0.27223307
384	A	-0.022887427	0.022887427	0.022887427	0.043957748
385	V	0.1578741	0.1578741	0.1578741	0.30321407
386	N	0.21758766	0.21758766	0.21758766	0.41790032
387	D	0.3051881	0.3051881	0.3051881	0.5861463
388	D	0.03566188	0.03566188	0.03566188	0.06849244
389	V	0.2988531	0.2988531	0.2988531	0.57397926
390	L	0.051862616	0.051862616	0.051862616	0.09960769
391	P	0.08473752	0.08473752	0.08473752	0.16274744
392	D	0.18418248	0.18418248	0.18418248	0.3537421
393	G	0.2352795	0.2352795	0.2352795	0.45187938
394	T	0.18172573	0.18172573	0.18172573	0.34902364
395	V	0.3311318	0.3311318	0.3311318	0.63597393
396	V	0.12219717	0.12219717	0.12219717	0.23469271
397	K	0.29722825	0.29722825	0.29722825	0.57085854
398	K	0.19309393	0.19309393	0.19309393	0.37085748
399	G	0.1966308	0.1966308	0.1966308	0.37765044
400	M	0.16872507	0.16872507	0.16872507	0.3240545
401	S	0.25793874	0.25793874	0.25793874	0.49539888
402	V	0.09161621	0.09161621	0.09161621	0.17595871
403	T	0.09566508	0.09566508	0.09566508	0.183735
404	Y	-0.047776785	0.047776785	0.047776785	0.09176041
405	H	-0.00412888	0.00412888	0.00412888	0.007929955
406	V	-0.18302871	0.18302871	0.18302871	0.35152617
407	Y	0.16392103	0.16392103	0.16392103	0.31482783
408	A	0.027461687	0.027461687	0.027461687	0.0527431
409	M	-0.14236353	0.14236353	0.14236353	0.27342436
410	G	0.042849354	0.042849354	0.042849354	0.08229676
411	R	0.15752506	0.15752506	0.15752506	0.3025437
412	N	0.17496613	0.17496613	0.17496613	0.33604112
413	K	0.33587736	0.33587736	0.33587736	0.6450883
414	S	0.36747324	0.36747324	0.36747324	0.70577157
415	V	0.097584575	0.097584575	0.097584575	0.18742159
416	W	0.10586985	0.10586985	0.10586985	0.20333435
417	G	0.20711456	0.20711456	0.20711456	0.3977856
418	A	0.28014207	0.28014207	0.28014207	0.5380427
419	D	0.24280663	0.24280663	0.24280663	0.46633604
420	W	0.02478861	0.02478861	0.02478861	0.047609173
421	A	0.16348243	0.16348243	0.16348243	0.31398544
422	E	0.29055774	0.29055774	0.29055774	0.5580472
423	F	0.06968911	0.06968911	0.06968911	0.13384537
424	R	0.23775198	0.23775198	0.23775198	0.45662805
425	P	0.10810376	0.10810376	0.10810376	0.20762481
426	E	0.20809285	0.20809285	0.20809285	0.39966452
427	R	0.13844265	0.13844265	0.13844265	0.26589388
428	W	0.09132096	0.09132096	0.09132096	0.17539166
429	L	0.2751343	0.2751343	0.2751343	0.5284248
430	E	0.38948348	0.38948348	0.38948348	0.7480446
431	V	0.31417495	0.31417495	0.31417495	0.6034065
432	Y	0.3884976	0.3884976	0.3884976	0.7461511
433	E	0.35307643	0.35307643	0.35307643	0.678121
434	G	0.3637762	0.3637762	0.3637762	0.69867104
435	K	0.3901824	0.3901824	0.3901824	0.74938697
436	W	0.3365495	0.3365495	0.3365495	0.64637923
437	R	0.4234307	0.4234307	0.4234307	0.81324387
438	F	0.32856596	0.32856596	0.32856596	0.631046
439	V	0.42651862	0.42651862	0.42651862	0.8191745
440	G	0.3660373	0.3660373	0.3660373	0.7030137
441	K	0.4361754	0.4361754	0.4361754	0.8377214
442	D	0.40195364	0.40195364	0.40195364	0.7719948
443	S	0.3263259	0.3263259	0.3263259	0.6267437
444	F	0.29014975	0.29014975	0.29014975	0.55726355
445	S	0.26897916	0.26897916	0.26897916	0.5166032
446	Y	0.022499062	0.022499062	0.022499062	0.04321185
447	P	-0.107743256	0.107743256	0.107743256	0.20693243
448	V	-0.17661266	0.17661266	0.17661266	0.33920345
449	F	-0.06434162	0.06434162	0.06434162	0.12357495
450	Q	-0.2163863	0.2163863	0.2163863	0.415593
451	A	-0.13788152	0.13788152	0.13788152	0.26481616
452	G	-0.05789645	0.05789645	0.05789645	0.11119631
453	P	-0.0054079383	0.0054079383	0.0054079383	0.010386523
454	R	-0.0573474	0.0573474	0.0573474	0.1101418
455	I	-0.18172023	0.18172023	0.18172023	0.3490131
456	C	-0.0899062	0.0899062	0.0899062	0.17267445
457	L	-0.19113928	0.19113928	0.19113928	0.3671034
458	G	-0.023828791	0.023828791	0.023828791	0.045765735
459	K	-0.07385509	0.07385509	0.07385509	0.14184658
460	E	0.061275948	0.061275948	0.061275948	0.117686994
461	M	-0.00840053	0.00840053	0.00840053	0.016134113
462	A	-0.055894848	0.055894848	0.055894848	0.10735202
463	F	0.0602282	0.0602282	0.0602282	0.11567468
464	L	0.0918232	0.0918232	0.0918232	0.17635626
465	Q	-0.1314334	0.1314334	0.1314334	0.25243187
466	M	-0.2150821	0.2150821	0.2150821	0.4130881
467	K	0.081492975	0.081492975	0.081492975	0.15651596
468	R	0.27602127	0.27602127	0.27602127	0.5301283
469	M	0.13207385	0.13207385	0.13207385	0.25366193
470	V	0.026024973	0.026024973	0.026024973	0.049983736
471	A	0.28976393	0.28976393	0.28976393	0.55652255
472	G	0.41125163	0.41125163	0.41125163	0.7898526
473	I	0.20464633	0.20464633	0.20464633	0.39304513
474	L	0.2572508	0.2572508	0.2572508	0.4940776
475	R	0.3809763	0.3809763	0.3809763	0.7317056
476	Q	0.4382506	0.4382506	0.4382506	0.84170705
477	F	0.3667929	0.3667929	0.3667929	0.70446485
478	R	0.46108705	0.46108705	0.46108705	0.8855669
479	V	0.25420532	0.25420532	0.25420532	0.48822844
480	V	0.45416805	0.45416805	0.45416805	0.8722782
481	P	0.41235596	0.41235596	0.41235596	0.79197365
482	A	0.31635568	0.31635568	0.31635568	0.60759485
483	V	0.39456204	0.39456204	0.39456204	0.7577985
484	E	0.38060623	0.38060623	0.38060623	0.7309949
485	E	0.37946394	0.37946394	0.37946394	0.728801
486	G	0.43672734	0.43672734	0.43672734	0.8387815
487	V	0.4008466	0.4008466	0.4008466	0.7698687
488	E	0.37852195	0.37852195	0.37852195	0.7269918
489	P	0.351678	0.351678	0.351678	0.6754351
490	E	0.4209455	0.4209455	0.4209455	0.8084707
491	F	0.25627097	0.25627097	0.25627097	0.49219576
492	I	0.31593683	0.31593683	0.31593683	0.6067904
493	A	0.24182501	0.24182501	0.24182501	0.46445075
494	Y	0.16892777	0.16892777	0.16892777	0.32444382
495	L	0.031346813	0.031346813	0.031346813	0.0602049
496	A	0.04480994	0.04480994	0.04480994	0.086062275
497	S	0.010294973	0.010294973	0.010294973	0.019772595
498	Q	0.09873761	0.09873761	0.09873761	0.18963613
499	M	0.0014790373	0.0014790373	0.0014790373	0.002840649
500	K	0.16681643	0.16681643	0.16681643	0.32038876
501	G	0.2507529	0.2507529	0.2507529	0.4815977
502	G	0.3104422	0.3104422	0.3104422	0.59623736
503	F	0.06901496	0.06901496	0.06901496	0.1325506
504	P	0.37429288	0.37429288	0.37429288	0.7188694
505	V	0.11690814	0.11690814	0.11690814	0.22453456
506	K	0.4747571	0.4747571	0.4747571	0.91182166
507	I	0.33225065	0.33225065	0.33225065	0.63812286
508	G	0.47620052	0.47620052	0.47620052	0.91459394
509	E	0.47527105	0.47527105	0.47527105	0.9128088
510	R	0.4352559	0.4352559	0.4352559	0.8359554
511	V	0.46386686	0.46386686	0.46386686	0.8909058
512	D	0.4310676	0.4310676	0.4310676	0.8279113
