## Supplementary material for "The N-Terminus of *Sophora tonkinensis* Cytochrome P450s Evolves Neutrally yet Encodes Rich Functional Information: A Protein Language Model Analysis": Dataset S1: StonChr2AG059190.1_residue_importance.csv

position	amino_acid	cosine_similarity	abs_cosine	final_score	final_score_norm
1	M	0.49019238	0.49019238	0.49019238	0.9240415
2	T	0.45485476	0.45485476	0.45485476	0.85742795
3	E	0.4924845	0.4924845	0.4924845	0.9283623
4	M	0.49091285	0.49091285	0.49091285	0.9253996
5	L	0.49670354	0.49670354	0.49670354	0.9363154
6	Q	0.5286633	0.5286633	0.5286633	0.9965614
7	Q	0.52702206	0.52702206	0.52702206	0.9934676
8	L	0.5155275	0.5155275	0.5155275	0.9717997
9	L	0.5085228	0.5085228	0.5085228	0.9585954
10	T	0.503146	0.503146	0.503146	0.9484598
11	P	0.5235017	0.5235017	0.5235017	0.9868315
12	F	0.4780365	0.4780365	0.4780365	0.9011269
13	F	0.4722947	0.4722947	0.4722947	0.89030325
14	L	0.47354206	0.47354206	0.47354206	0.89265466
15	F	0.45749533	0.45749533	0.45749533	0.8624056
16	L	0.44067103	0.44067103	0.44067103	0.8306908
17	L	0.44454482	0.44454482	0.44454482	0.83799314
18	P	0.47716814	0.47716814	0.47716814	0.89949
19	V	0.44134855	0.44134855	0.44134855	0.831968
20	L	0.43774593	0.43774593	0.43774593	0.82517684
21	F	0.41851747	0.41851747	0.41851747	0.78893006
22	F	0.42596805	0.42596805	0.42596805	0.8029748
23	F	0.43572268	0.43572268	0.43572268	0.8213629
24	Y	0.46517777	0.46517777	0.46517777	0.8768875
25	L	0.4313025	0.4313025	0.4313025	0.81303054
26	R	0.43449295	0.43449295	0.43449295	0.81904477
27	H	0.43879762	0.43879762	0.43879762	0.82715935
28	N	0.4095088	0.4095088	0.4095088	0.77194816
29	K	0.4351908	0.4351908	0.4351908	0.82036024
30	K	0.44416305	0.44416305	0.44416305	0.8372735
31	E	0.44048527	0.44048527	0.44048527	0.8303406
32	V	0.43041688	0.43041688	0.43041688	0.81136113
33	E	0.45362243	0.45362243	0.45362243	0.855105
34	A	0.42236376	0.42236376	0.42236376	0.79618055
35	A	0.41273248	0.41273248	0.41273248	0.77802503
36	S	0.4297616	0.4297616	0.4297616	0.8101259
37	S	0.42776632	0.42776632	0.42776632	0.8063647
38	T	0.42040423	0.42040423	0.42040423	0.7924867
39	T	0.42307726	0.42307726	0.42307726	0.7975255
40	K	0.4383172	0.4383172	0.4383172	0.8262537
41	I	0.43712303	0.43712303	0.43712303	0.8240026
42	T	0.41663504	0.41663504	0.41663504	0.78538156
43	L	0.4074204	0.4074204	0.4074204	0.76801145
44	P	0.3759956	0.3759956	0.3759956	0.70877385
45	K	0.3320319	0.3320319	0.3320319	0.6258997
46	I	0.3162307	0.3162307	0.3162307	0.5961135
47	Y	0.21754941	0.21754941	0.21754941	0.41009346
48	P	0.27614337	0.27614337	0.27614337	0.5205465
49	L	0.19101271	0.19101271	0.19101271	0.3600702
50	I	0.15728912	0.15728912	0.15728912	0.29649925
51	G	0.21810117	0.21810117	0.21810117	0.41113356
52	S	0.24718055	0.24718055	0.24718055	0.4659499
53	Y	0.34820154	0.34820154	0.34820154	0.6563804
54	L	0.26249218	0.26249218	0.26249218	0.4948132
55	A	0.35654944	0.35654944	0.35654944	0.6721167
56	F	0.4132267	0.4132267	0.4132267	0.77895665
57	K	0.3861235	0.3861235	0.3861235	0.7278655
58	A	0.3805534	0.3805534	0.3805534	0.71736556
59	N	0.39015082	0.39015082	0.39015082	0.73545724
60	I	0.41483334	0.41483334	0.41483334	0.7819852
61	N	0.39980048	0.39980048	0.39980048	0.75364745
62	R	0.31679386	0.31679386	0.31679386	0.59717506
63	R	0.40855354	0.40855354	0.40855354	0.77014744
64	I	0.4100136	0.4100136	0.4100136	0.77289975
65	Q	0.4570724	0.4570724	0.4570724	0.8616084
66	W	0.4219893	0.4219893	0.4219893	0.79547465
67	L	0.42492345	0.42492345	0.42492345	0.8010057
68	S	0.47495946	0.47495946	0.47495946	0.89532655
69	D	0.47048625	0.47048625	0.47048625	0.8868943
70	V	0.41963962	0.41963962	0.41963962	0.79104537
71	V	0.46855956	0.46855956	0.46855956	0.88326234
72	L	0.4805586	0.4805586	0.4805586	0.9058812
73	I	0.47231477	0.47231477	0.47231477	0.89034116
74	S	0.47766075	0.47766075	0.47766075	0.90041864
75	P	0.4552292	0.4552292	0.4552292	0.8581338
76	A	0.40200722	0.40200722	0.40200722	0.75780725
77	A	0.4186066	0.4186066	0.4186066	0.7890981
78	T	0.28413007	0.28413007	0.28413007	0.5356019
79	F	0.35140806	0.35140806	0.35140806	0.66242486
80	T	0.37387314	0.37387314	0.37387314	0.7047729
81	F	0.3329522	0.3329522	0.3329522	0.62763447
82	H	0.33327806	0.33327806	0.33327806	0.62824875
83	R	0.345282	0.345282	0.345282	0.6508769
84	L	0.3522565	0.3522565	0.3522565	0.66402423
85	L	0.30643085	0.30643085	0.30643085	0.5776402
86	G	0.36180806	0.36180806	0.36180806	0.6820295
87	Q	0.3633741	0.3633741	0.3633741	0.6849816
88	R	0.39802366	0.39802366	0.39802366	0.750298
89	S	0.36628193	0.36628193	0.36628193	0.690463
90	V	0.14707541	0.14707541	0.14707541	0.27724582
91	I	0.24613303	0.24613303	0.24613303	0.46397525
92	T	0.09431413	0.09431413	0.09431413	0.17778768
93	A	0.16443856	0.16443856	0.16443856	0.30997637
94	N	0.17456742	0.17456742	0.17456742	0.32906985
95	P	0.17746252	0.17746252	0.17746252	0.33452728
96	A	0.24910778	0.24910778	0.24910778	0.46958283
97	T	0.04158093	0.04158093	0.04158093	0.0783825
98	V	-0.049069587	0.049069587	0.049069587	0.09249906
99	Q	0.1755605	0.1755605	0.1755605	0.3309419
100	H	0.04731431	0.04731431	0.04731431	0.08919026
101	I	0.029300595	0.029300595	0.029300595	0.055233344
102	L	-0.123722084	0.123722084	0.123722084	0.23322341
103	K	0.015164474	0.015164474	0.015164474	0.028585926
104	T	0.067218274	0.067218274	0.067218274	0.1267104
105	H	-0.00091729395	0.00091729395	0.00091729395	0.0017291531
106	F	-0.039280824	0.039280824	0.039280824	0.074046664
107	S	0.25496876	0.25496876	0.25496876	0.4806311
108	N	0.036390856	0.036390856	0.036390856	0.0685989
109	Y	0.0100274645	0.0100274645	0.0100274645	0.018902361
110	Q	0.16464497	0.16464497	0.16464497	0.31036547
111	K	-0.03901347	0.03901347	0.03901347	0.07354269
112	G	0.11468199	0.11468199	0.11468199	0.21618229
113	G	0.23128955	0.23128955	0.23128955	0.43599442
114	T	0.30958188	0.30958188	0.30958188	0.5835801
115	F	0.14851038	0.14851038	0.14851038	0.2799508
116	V	0.27170178	0.27170178	0.27170178	0.51217383
117	R	0.33955047	0.33955047	0.33955047	0.6400726
118	T	0.20399034	0.20399034	0.20399034	0.3845338
119	L	0.06009019	0.06009019	0.06009019	0.113273546
120	S	0.3123852	0.3123852	0.3123852	0.5888645
121	D	0.18343446	0.18343446	0.18343446	0.34578475
122	F	0.1207023	0.1207023	0.1207023	0.22753093
123	L	0.020041727	0.020041727	0.020041727	0.037779834
124	G	0.058691755	0.058691755	0.058691755	0.11063741
125	T	0.11075959	0.11075959	0.11075959	0.20878835
126	G	-0.1960372	0.1960372	0.1960372	0.36954167
127	I	-0.25477368	0.25477368	0.25477368	0.48026338
128	F	-0.24321026	0.24321026	0.24321026	0.45846564
129	N	-0.21942006	0.21942006	0.21942006	0.41361973
130	T	-0.14633702	0.14633702	0.14633702	0.2758539
131	D	-0.059562206	0.059562206	0.059562206	0.11227826
132	G	0.08348241	0.08348241	0.08348241	0.15736926
133	D	0.19407877	0.19407877	0.19407877	0.3658499
134	N	0.064932615	0.064932615	0.064932615	0.1224018
135	W	-0.07501035	0.07501035	0.07501035	0.14139892
136	K	0.12882239	0.12882239	0.12882239	0.24283777
137	F	0.1182177	0.1182177	0.1182177	0.22284731
138	Q	-0.10249413	0.10249413	0.10249413	0.19320746
139	R	-0.05053222	0.05053222	0.05053222	0.09525621
140	Q	0.07951735	0.07951735	0.07951735	0.14989488
141	V	-0.08612385	0.08612385	0.08612385	0.16234852
142	A	-0.11085487	0.11085487	0.11085487	0.20896795
143	S	-0.13685462	0.13685462	0.13685462	0.257979
144	H	0.028701823	0.028701823	0.028701823	0.054104626
145	E	-0.009681639	0.009681639	0.009681639	0.01825046
146	F	-0.14704065	0.14704065	0.14704065	0.27718028
147	N	-0.008454088	0.008454088	0.008454088	0.015936453
148	T	-0.03684176	0.03684176	0.03684176	0.06944889
149	K	0.18338944	0.18338944	0.18338944	0.34569988
150	S	0.048973076	0.048973076	0.048973076	0.09231713
151	L	-0.0128822485	0.0128822485	0.0128822485	0.024283797
152	R	0.20984162	0.20984162	0.20984162	0.3955638
153	K	0.39673635	0.39673635	0.39673635	0.7478714
154	F	0.10637098	0.10637098	0.10637098	0.20051555
155	V	0.117571324	0.117571324	0.117571324	0.22162886
156	E	0.41610253	0.41610253	0.41610253	0.78437775
157	H	0.41020918	0.41020918	0.41020918	0.77326846
158	V	0.13785055	0.13785055	0.13785055	0.2598564
159	V	0.11343221	0.11343221	0.11343221	0.2138264
160	D	0.4384098	0.4384098	0.4384098	0.8264283
161	A	0.3900436	0.3900436	0.3900436	0.7352551
162	E	0.15774079	0.15774079	0.15774079	0.29735067
163	L	0.26937133	0.26937133	0.26937133	0.5077808
164	N	0.38800704	0.38800704	0.38800704	0.7314161
165	D	0.36904487	0.36904487	0.36904487	0.6956713
166	R	0.16267747	0.16267747	0.16267747	0.3066566
167	L	0.19589913	0.19589913	0.19589913	0.36928138
168	I	0.38180456	0.38180456	0.38180456	0.71972406
169	P	0.3157703	0.3157703	0.3157703	0.5952456
170	I	0.3134956	0.3134956	0.3134956	0.59095764
171	L	0.28168666	0.28168666	0.28168666	0.53099597
172	E	0.41990682	0.41990682	0.41990682	0.7915491
173	K	0.43823123	0.43823123	0.43823123	0.82609165
174	A	0.39867812	0.39867812	0.39867812	0.7515317
175	Q	0.409922	0.409922	0.409922	0.7727271
176	T	0.45374995	0.45374995	0.45374995	0.85534537
177	Q	0.45565668	0.45565668	0.45565668	0.85893965
178	T	0.3351662	0.3351662	0.3351662	0.631808
179	Q	0.43619648	0.43619648	0.43619648	0.822256
180	I	0.36719906	0.36719906	0.36719906	0.69219184
181	L	0.25470695	0.25470695	0.25470695	0.4801376
182	D	0.18686458	0.18686458	0.18686458	0.35225073
183	F	0.10538908	0.10538908	0.10538908	0.19866462
184	Q	-0.023978991	0.023978991	0.023978991	0.04520181
185	D	0.22593892	0.22593892	0.22593892	0.42590815
186	I	0.19571798	0.19571798	0.19571798	0.3689399
187	L	-0.08798075	0.08798075	0.08798075	0.16584888
188	Q	0.102561645	0.102561645	0.102561645	0.19333474
189	R	0.073281646	0.073281646	0.073281646	0.13814022
190	F	0.020834818	0.020834818	0.020834818	0.03927486
191	A	-0.060646463	0.060646463	0.060646463	0.11432215
192	F	0.0868335	0.0868335	0.0868335	0.16368626
193	D	0.10180388	0.10180388	0.10180388	0.1919063
194	N	-0.034069102	0.034069102	0.034069102	0.06422226
195	I	-0.13338263	0.13338263	0.13338263	0.25143412
196	C	0.028749974	0.028749974	0.028749974	0.054195393
197	K	0.10538802	0.10538802	0.10538802	0.19866262
198	I	-0.018691866	0.018691866	0.018691866	0.035235267
199	A	0.0030048988	0.0030048988	0.0030048988	0.005664411
200	F	-0.004308182	0.004308182	0.004308182	0.008121177
201	G	0.11484001	0.11484001	0.11484001	0.21648018
202	F	0.3116238	0.3116238	0.3116238	0.5874292
203	D	0.1520536	0.1520536	0.1520536	0.28662997
204	P	0.20250684	0.20250684	0.20250684	0.38173732
205	E	0.23591176	0.23591176	0.23591176	0.44470754
206	Y	0.19099957	0.19099957	0.19099957	0.36004543
207	L	0.17407978	0.17407978	0.17407978	0.32815063
208	T	0.38885105	0.38885105	0.38885105	0.73300713
209	P	0.36896196	0.36896196	0.36896196	0.695515
210	S	0.37543446	0.37543446	0.37543446	0.70771605
211	L	0.3738237	0.3738237	0.3738237	0.70467967
212	K	0.356996	0.356996	0.356996	0.6729585
213	P	0.41325763	0.41325763	0.41325763	0.77901495
214	S	0.35963267	0.35963267	0.35963267	0.67792875
215	K	0.4393255	0.4393255	0.4393255	0.82815444
216	F	0.24365743	0.24365743	0.24365743	0.4593086
217	A	0.18639845	0.18639845	0.18639845	0.35137203
218	Q	0.46075222	0.46075222	0.46075222	0.86854506
219	A	0.3262884	0.3262884	0.3262884	0.61507285
220	F	-0.00291446	0.00291446	0.00291446	0.005493928
221	E	0.34154823	0.34154823	0.34154823	0.6438385
222	E	0.38106248	0.38106248	0.38106248	0.7183252
223	A	0.15347245	0.15347245	0.15347245	0.2893046
224	N	0.18626428	0.18626428	0.18626428	0.35111913
225	V	0.37775806	0.37775806	0.37775806	0.71209615
226	I	0.26004395	0.26004395	0.26004395	0.49019814
227	S	0.20896986	0.20896986	0.20896986	0.39392048
228	T	0.28567073	0.28567073	0.28567073	0.53850615
229	K	0.38941154	0.38941154	0.38941154	0.7340637
230	R	0.14634527	0.14634527	0.14634527	0.27586946
231	F	0.18170749	0.18170749	0.18170749	0.3425293
232	R	0.33192375	0.33192375	0.33192375	0.6256958
233	E	0.28369442	0.28369442	0.28369442	0.5347807
234	P	0.19026314	0.19026314	0.19026314	0.3586572
235	L	0.30397654	0.30397654	0.30397654	0.57301366
236	P	0.38072953	0.38072953	0.38072953	0.71769756
237	I	0.38954455	0.38954455	0.38954455	0.7343144
238	I	0.31823334	0.31823334	0.31823334	0.59988856
239	W	0.25345555	0.25345555	0.25345555	0.4777786
240	K	0.33428243	0.33428243	0.33428243	0.63014203
241	I	0.34747398	0.34747398	0.34747398	0.6550089
242	K	0.15751506	0.15751506	0.15751506	0.29692516
243	R	0.324631	0.324631	0.324631	0.61194855
244	K	0.3674145	0.3674145	0.3674145	0.692598
245	L	0.27970195	0.27970195	0.27970195	0.52725464
246	N	0.27788454	0.27788454	0.27788454	0.52382874
247	V	0.21798266	0.21798266	0.21798266	0.41091016
248	G	0.21040718	0.21040718	0.21040718	0.39662993
249	S	0.27726686	0.27726686	0.27726686	0.52266437
250	E	0.17549725	0.17549725	0.17549725	0.33082265
251	K	0.37359	0.37359	0.37359	0.70423913
252	R	0.40610838	0.40610838	0.40610838	0.7655382
253	L	0.18438166	0.18438166	0.18438166	0.3475703
254	R	0.39152724	0.39152724	0.39152724	0.7380519
255	M	0.44816646	0.44816646	0.44816646	0.84482014
256	A	0.3103341	0.3103341	0.3103341	0.584998
257	V	0.3211587	0.3211587	0.3211587	0.60540307
258	S	0.4692025	0.4692025	0.4692025	0.8844743
259	D	0.45918727	0.45918727	0.45918727	0.86559504
260	V	0.24466923	0.24466923	0.24466923	0.46121588
261	H	0.33355093	0.33355093	0.33355093	0.62876314
262	E	0.458241	0.458241	0.458241	0.8638112
263	F	0.3240905	0.3240905	0.3240905	0.61092967
264	A	0.2743777	0.2743777	0.2743777	0.5172181
265	E	0.47506583	0.47506583	0.47506583	0.89552706
266	K	0.49808082	0.49808082	0.49808082	0.9389117
267	I	0.29926315	0.29926315	0.29926315	0.56412864
268	V	0.38756257	0.38756257	0.38756257	0.73057824
269	R	0.47087756	0.47087756	0.47087756	0.8876319
270	E	0.47174764	0.47174764	0.47174764	0.88927203
271	K	0.30762026	0.30762026	0.30762026	0.57988226
272	K	0.48011836	0.48011836	0.48011836	0.90505135
273	K	0.50021064	0.50021064	0.50021064	0.9429265
274	E	0.47301996	0.47301996	0.47301996	0.89167047
275	L	0.44432572	0.44432572	0.44432572	0.83758014
276	E	0.4926334	0.4926334	0.4926334	0.9286429
277	E	0.47148827	0.47148827	0.47148827	0.88878316
278	K	0.47492215	0.47492215	0.47492215	0.8952562
279	A	0.43412846	0.43412846	0.43412846	0.8183577
280	S	0.4842402	0.4842402	0.4842402	0.9128213
281	L	0.50503993	0.50503993	0.50503993	0.95203
282	E	0.50917304	0.50917304	0.50917304	0.9598211
283	S	0.4704425	0.4704425	0.4704425	0.8868118
284	V	0.4079797	0.4079797	0.4079797	0.76906574
285	D	0.21524715	0.21524715	0.21524715	0.40575355
286	M	-0.015586651	0.015586651	0.015586651	0.029381754
287	L	0.13949443	0.13949443	0.13949443	0.26295522
288	S	0.19870059	0.19870059	0.19870059	0.37456232
289	R	0.23432969	0.23432969	0.23432969	0.44172525
290	F	0.25456947	0.25456947	0.25456947	0.47987843
291	L	0.4324668	0.4324668	0.4324668	0.81522536
292	N	0.46835485	0.46835485	0.46835485	0.88287646
293	S	0.44151443	0.44151443	0.44151443	0.8322807
294	G	0.48569483	0.48569483	0.48569483	0.91556334
295	H	0.4671303	0.4671303	0.4671303	0.8805681
296	S	0.47502044	0.47502044	0.47502044	0.8954415
297	D	0.47355825	0.47355825	0.47355825	0.8926852
298	E	0.51160306	0.51160306	0.51160306	0.96440184
299	E	0.46001238	0.46001238	0.46001238	0.8671504
300	F	0.31629354	0.31629354	0.31629354	0.59623194
301	V	0.34635207	0.34635207	0.34635207	0.652894
302	K	0.3333847	0.3333847	0.3333847	0.62844974
303	D	0.23600273	0.23600273	0.23600273	0.44487903
304	I	-0.033205826	0.033205826	0.033205826	0.062594935
305	V	0.07933587	0.07933587	0.07933587	0.14955278
306	I	0.09363936	0.09363936	0.09363936	0.1765157
307	S	-0.05985173	0.05985173	0.05985173	0.11282403
308	F	-0.012211731	0.012211731	0.012211731	0.023019832
309	I	-0.05747984	0.05747984	0.05747984	0.10835288
310	L	-0.11021546	0.11021546	0.11021546	0.20776263
311	A	-0.12776121	0.12776121	0.12776121	0.24083741
312	G	0.005097354	0.005097354	0.005097354	0.009608812
313	K	-0.008108132	0.008108132	0.008108132	0.015284305
314	D	-0.014680411	0.014680411	0.014680411	0.027673438
315	T	-0.13799527	0.13799527	0.13799527	0.2601292
316	T	-0.03367569	0.03367569	0.03367569	0.06348065
317	S	-0.040141344	0.040141344	0.040141344	0.0756688
318	A	-0.11011623	0.11011623	0.11011623	0.20757557
319	A	-0.014856893	0.014856893	0.014856893	0.028006118
320	L	0.054468244	0.054468244	0.054468244	0.10267585
321	T	0.059532873	0.059532873	0.059532873	0.11222297
322	W	-0.0035771702	0.0035771702	0.0035771702	0.0067431764
323	F	0.065570615	0.065570615	0.065570615	0.12360447
324	F	0.028414173	0.028414173	0.028414173	0.053562388
325	W	0.16135718	0.16135718	0.16135718	0.30416778
326	L	0.10685699	0.10685699	0.10685699	0.2014317
327	L	0.12799603	0.12799603	0.12799603	0.24128005
328	S	0.18715496	0.18715496	0.18715496	0.35279813
329	K	0.40979752	0.40979752	0.40979752	0.77249247
330	N	0.32584208	0.32584208	0.32584208	0.6142315
331	P	0.45538563	0.45538563	0.45538563	0.8584287
332	H	0.46232933	0.46232933	0.46232933	0.871518
333	V	0.29165405	0.29165405	0.29165405	0.549785
334	E	0.29617053	0.29617053	0.29617053	0.5582989
335	N	0.5105105	0.5105105	0.5105105	0.9623423
336	E	0.4598598	0.4598598	0.4598598	0.8668628
337	V	0.24088354	0.24088354	0.24088354	0.45407966
338	V	0.34088472	0.34088472	0.34088472	0.6425877
339	K	0.50737673	0.50737673	0.50737673	0.95643497
340	E	0.42494625	0.42494625	0.42494625	0.8010487
341	V	0.35622296	0.35622296	0.35622296	0.6715012
342	R	0.47469255	0.47469255	0.47469255	0.8948234
343	A	0.52579105	0.52579105	0.52579105	0.99114704
344	N	0.47995442	0.47995442	0.47995442	0.9047423
345	K	0.5301948	0.5301948	0.5301948	0.9994484
346	K	0.5144219	0.5144219	0.5144219	0.96971554
347	T	0.5109109	0.5109109	0.5109109	0.96309716
348	E	0.48970988	0.48970988	0.48970988	0.92313194
349	G	0.478262	0.478262	0.478262	0.901552
350	G	0.4876579	0.4876579	0.4876579	0.91926384
351	D	0.5304874	0.5304874	0.5304874	1.0
352	V	0.48452	0.48452	0.48452	0.9133487
353	Y	0.3798172	0.3798172	0.3798172	0.7159777
354	D	0.44413444	0.44413444	0.44413444	0.83721954
355	E	0.48537412	0.48537412	0.48537412	0.9149588
356	V	0.41397467	0.41397467	0.41397467	0.7803666
357	K	0.4133199	0.4133199	0.4133199	0.7791323
358	D	0.45024592	0.45024592	0.45024592	0.84874004
359	M	0.26816556	0.26816556	0.26816556	0.5055079
360	V	0.27285996	0.27285996	0.27285996	0.5143571
361	Y	0.16423541	0.16423541	0.16423541	0.3095934
362	T	0.04165055	0.04165055	0.04165055	0.078513734
363	H	0.12611781	0.12611781	0.12611781	0.23773949
364	G	0.12396019	0.12396019	0.12396019	0.23367225
365	A	-0.03254481	0.03254481	0.03254481	0.06134888
366	L	-0.10435386	0.10435386	0.10435386	0.19671316
367	C	-0.06118161	0.06118161	0.06118161	0.115330935
368	E	-0.047251087	0.047251087	0.047251087	0.08907108
369	S	-0.067123055	0.067123055	0.067123055	0.12653092
370	M	-0.22618714	0.22618714	0.22618714	0.42637607
371	R	0.025211101	0.025211101	0.025211101	0.04752441
372	L	-0.050891012	0.050891012	0.050891012	0.09593255
373	Y	0.04715528	0.04715528	0.04715528	0.08889048
374	P	-0.044945423	0.044945423	0.044945423	0.08472477
375	P	-0.14957662	0.14957662	0.14957662	0.28196073
376	V	-0.090393245	0.090393245	0.090393245	0.17039658
377	P	0.057209805	0.057209805	0.057209805	0.107843846
378	I	-0.046823498	0.046823498	0.046823498	0.08826505
379	D	-0.116779104	0.116779104	0.116779104	0.22013548
380	S	0.0634721	0.0634721	0.0634721	0.11964864
381	K	-0.14755581	0.14755581	0.14755581	0.2781514
382	E	0.14820492	0.14820492	0.14820492	0.279375
383	A	-0.029266046	0.029266046	0.029266046	0.05516822
384	V	0.1483066	0.1483066	0.1483066	0.27956665
385	N	0.22767313	0.22767313	0.22767313	0.42917725
386	D	0.33007637	0.33007637	0.33007637	0.62221336
387	D	0.055498574	0.055498574	0.055498574	0.10461808
388	V	0.31292844	0.31292844	0.31292844	0.5898885
389	L	0.048633695	0.048633695	0.048633695	0.091677375
390	P	0.07145335	0.07145335	0.07145335	0.13469377
391	D	0.18678808	0.18678808	0.18678808	0.3521065
392	G	0.23972858	0.23972858	0.23972858	0.45190248
393	T	0.20658235	0.20658235	0.20658235	0.38941988
394	V	0.34996444	0.34996444	0.34996444	0.65970355
395	V	0.10459949	0.10459949	0.10459949	0.19717619
396	Q	0.3000831	0.3000831	0.3000831	0.5656743
397	K	0.19910091	0.19910091	0.19910091	0.37531695
398	G	0.195246	0.195246	0.195246	0.3680502
399	T	0.11260022	0.11260022	0.11260022	0.21225804
400	M	0.26141715	0.26141715	0.26141715	0.4927867
401	V	0.08898974	0.08898974	0.08898974	0.1677509
402	T	0.10089272	0.10089272	0.10089272	0.19018872
403	Y	-0.046334833	0.046334833	0.046334833	0.08734389
404	H	-0.025069123	0.025069123	0.025069123	0.04725677
405	V	-0.1791314	0.1791314	0.1791314	0.33767325
406	Y	0.18631732	0.18631732	0.18631732	0.35121912
407	A	0.062560275	0.062560275	0.062560275	0.1179298
408	M	-0.12806074	0.12806074	0.12806074	0.24140203
409	G	0.072105974	0.072105974	0.072105974	0.135924
410	R	0.17266917	0.17266917	0.17266917	0.32549155
411	Y	0.27238634	0.27238634	0.27238634	0.5134643
412	E	0.33603653	0.33603653	0.33603653	0.63344866
413	S	0.39506876	0.39506876	0.39506876	0.74472785
414	V	0.16235593	0.16235593	0.16235593	0.30605048
415	W	0.13560157	0.13560157	0.13560157	0.25561693
416	G	0.22596395	0.22596395	0.22596395	0.42595536
417	S	0.3454586	0.3454586	0.3454586	0.6512098
418	D	0.27052197	0.27052197	0.27052197	0.5099498
419	W	0.053413898	0.053413898	0.053413898	0.10068834
420	A	0.20231599	0.20231599	0.20231599	0.38137755
421	E	0.3090756	0.3090756	0.3090756	0.5826257
422	F	0.07608146	0.07608146	0.07608146	0.14341803
423	R	0.23720784	0.23720784	0.23720784	0.44715074
424	P	0.10547062	0.10547062	0.10547062	0.19881833
425	E	0.21664731	0.21664731	0.21664731	0.40839294
426	R	0.14608414	0.14608414	0.14608414	0.2753772
427	W	0.082604334	0.082604334	0.082604334	0.15571404
428	L	0.28591645	0.28591645	0.28591645	0.53896934
429	E	0.38941583	0.38941583	0.38941583	0.73407173
430	A	0.36277378	0.36277378	0.36277378	0.68384993
431	H	0.41254482	0.41254482	0.41254482	0.7776713
432	E	0.39696643	0.39696643	0.39696643	0.7483051
433	G	0.41781056	0.41781056	0.41781056	0.7875975
434	K	0.42927215	0.42927215	0.42927215	0.80920327
435	W	0.38091344	0.38091344	0.38091344	0.7180442
436	R	0.43407106	0.43407106	0.43407106	0.8182495
437	F	0.33093476	0.33093476	0.33093476	0.6238315
438	V	0.4314646	0.4314646	0.4314646	0.8133362
439	G	0.3638063	0.3638063	0.3638063	0.6857963
440	R	0.39580816	0.39580816	0.39580816	0.74612164
441	D	0.39699194	0.39699194	0.39699194	0.7483532
442	S	0.30563653	0.30563653	0.30563653	0.57614285
443	F	0.28507477	0.28507477	0.28507477	0.5373827
444	S	0.22459657	0.22459657	0.22459657	0.42337775
445	Y	0.020739878	0.020739878	0.020739878	0.03909589
446	P	-0.11935573	0.11935573	0.11935573	0.22499257
447	V	-0.18220769	0.18220769	0.18220769	0.3434722
448	F	-0.07910618	0.07910618	0.07910618	0.14911981
449	Q	-0.22198077	0.22198077	0.22198077	0.4184468
450	A	-0.16775914	0.16775914	0.16775914	0.31623584
451	G	-0.07827256	0.07827256	0.07827256	0.14754838
452	P	-0.0273493	0.0273493	0.0273493	0.05155504
453	R	-0.07332149	0.07332149	0.07332149	0.13821533
454	I	-0.20003569	0.20003569	0.20003569	0.37707904
455	C	-0.11186277	0.11186277	0.11186277	0.21086791
456	L	-0.2125236	0.2125236	0.2125236	0.40061948
457	G	-0.05258919	0.05258919	0.05258919	0.099133715
458	K	-0.074175455	0.074175455	0.074175455	0.13982509
459	E	0.061214793	0.061214793	0.061214793	0.11539349
460	M	-0.013660013	0.013660013	0.013660013	0.025749927
461	A	-0.07206498	0.07206498	0.07206498	0.13584673
462	F	0.06439314	0.06439314	0.06439314	0.12138486
463	L	0.07823649	0.07823649	0.07823649	0.14748038
464	Q	-0.14556329	0.14556329	0.14556329	0.27439538
465	M	-0.23454466	0.23454466	0.23454466	0.4421305
466	K	0.07095159	0.07095159	0.07095159	0.13374792
467	R	0.2749947	0.2749947	0.2749947	0.5183812
468	M	0.11865233	0.11865233	0.11865233	0.22366662
469	V	0.02151258	0.02151258	0.02151258	0.04055248
470	A	0.29101813	0.29101813	0.29101813	0.5485863
471	G	0.41726986	0.41726986	0.41726986	0.78657824
472	I	0.20977993	0.20977993	0.20977993	0.39544752
473	L	0.25811118	0.25811118	0.25811118	0.48655477
474	R	0.39623427	0.39623427	0.39623427	0.74692494
475	R	0.43591693	0.43591693	0.43591693	0.82172906
476	F	0.3490173	0.3490173	0.3490173	0.65791816
477	R	0.45648018	0.45648018	0.45648018	0.860492
478	V	0.23335902	0.23335902	0.23335902	0.43989548
479	V	0.4324095	0.4324095	0.4324095	0.81511736
480	P	0.4082314	0.4082314	0.4082314	0.76954025
481	A	0.32684326	0.32684326	0.32684326	0.6161188
482	V	0.39882752	0.39882752	0.39882752	0.75181335
483	E	0.3833565	0.3833565	0.3833565	0.7226496
484	E	0.3811609	0.3811609	0.3811609	0.71851075
485	G	0.43831408	0.43831408	0.43831408	0.8262478
486	V	0.40721962	0.40721962	0.40721962	0.76763296
487	E	0.38404095	0.38404095	0.38404095	0.7239398
488	P	0.34189913	0.34189913	0.34189913	0.64449996
489	E	0.42943335	0.42943335	0.42943335	0.80950713
490	F	0.21957289	0.21957289	0.21957289	0.41390783
491	I	0.29804426	0.29804426	0.29804426	0.561831
492	A	0.2211725	0.2211725	0.2211725	0.41692317
493	Y	0.13187405	0.13187405	0.13187405	0.24859035
494	L	-0.023994423	0.023994423	0.023994423	0.0452309
495	T	-0.079046644	0.079046644	0.079046644	0.14900757
496	S	-0.022988549	0.022988549	0.022988549	0.043334767
497	Q	0.045931134	0.045931134	0.045931134	0.08658289
498	M	-0.013448231	0.013448231	0.013448231	0.025350707
499	K	0.17410605	0.17410605	0.17410605	0.32820013
500	G	0.2516203	0.2516203	0.2516203	0.47431907
501	G	0.30792183	0.30792183	0.30792183	0.5804508
502	F	0.0686746	0.0686746	0.0686746	0.12945567
503	P	0.36705863	0.36705863	0.36705863	0.69192713
504	V	0.08937987	0.08937987	0.08937987	0.16848631
505	K	0.46748924	0.46748924	0.46748924	0.8812447
506	I	0.31325144	0.31325144	0.31325144	0.5904974
507	E	0.4732809	0.4732809	0.4732809	0.8921624
508	E	0.47315633	0.47315633	0.47315633	0.89192754
509	R	0.4346876	0.4346876	0.4346876	0.81941175
510	V	0.46485338	0.46485338	0.46485338	0.87627596
511	D	0.42972893	0.42972893	0.42972893	0.8100643
