## Supplementary material for "The N-Terminus of *Sophora tonkinensis* Cytochrome P450s Evolves Neutrally yet Encodes Rich Functional Information: A Protein Language Model Analysis": Dataset S1: StonChr2BG040140.1_residue_importance.csv

position	amino_acid	cosine_similarity	abs_cosine	final_score	final_score_norm
1	M	0.41128823	0.41128823	0.41128823	0.98753446
2	D	0.3545137	0.3545137	0.3545137	0.85121447
3	T	0.36447766	0.36447766	0.36447766	0.8751387
4	V	0.35406864	0.35406864	0.35406864	0.8501458
5	R	0.36212552	0.36212552	0.36212552	0.869491
6	D	0.3808947	0.3808947	0.3808947	0.9145572
7	I	0.3805894	0.3805894	0.3805894	0.9138242
8	I	0.36480346	0.36480346	0.36480346	0.87592095
9	Q	0.37149084	0.37149084	0.37149084	0.89197785
10	L	0.36550674	0.36550674	0.36550674	0.8776096
11	A	0.37170526	0.37170526	0.37170526	0.8924927
12	L	0.3697683	0.3697683	0.3697683	0.8878419
13	T	0.37657288	0.37657288	0.37657288	0.9041802
14	Q	0.3977066	0.3977066	0.3977066	0.9549239
15	P	0.38080317	0.38080317	0.38080317	0.91433746
16	F	0.38877162	0.38877162	0.38877162	0.93347037
17	A	0.37921333	0.37921333	0.37921333	0.91052014
18	T	0.40306276	0.40306276	0.40306276	0.96778446
19	S	0.40871897	0.40871897	0.40871897	0.98136544
20	A	0.39135048	0.39135048	0.39135048	0.9396624
21	V	0.41232756	0.41232756	0.41232756	0.99002993
22	L	0.40784833	0.40784833	0.40784833	0.979275
23	G	0.4155741	0.4155741	0.4155741	0.99782515
24	G	0.4143852	0.4143852	0.4143852	0.9949705
25	L	0.40894723	0.40894723	0.40894723	0.9819135
26	S	0.40731022	0.40731022	0.40731022	0.97798294
27	L	0.3899838	0.3899838	0.3899838	0.93638086
28	L	0.39780274	0.39780274	0.39780274	0.9551548
29	L	0.38904244	0.38904244	0.38904244	0.9341206
30	L	0.3770152	0.3770152	0.3770152	0.90524226
31	L	0.3783763	0.3783763	0.3783763	0.9085104
32	F	0.38784504	0.38784504	0.38784504	0.93124557
33	L	0.36804777	0.36804777	0.36804777	0.8837108
34	R	0.3793569	0.3793569	0.3793569	0.91086483
35	I	0.35009596	0.35009596	0.35009596	0.8406071
36	R	0.34907007	0.34907007	0.34907007	0.8381439
37	R	0.3455373	0.3455373	0.3455373	0.8296614
38	G	0.34382907	0.34382907	0.34382907	0.82555985
39	L	0.33279648	0.33279648	0.33279648	0.79906976
40	S	0.3612985	0.3612985	0.3612985	0.8675053
41	S	0.3533141	0.3533141	0.3533141	0.84833413
42	R	0.35576373	0.35576373	0.35576373	0.85421586
43	L	0.3332134	0.3332134	0.3332134	0.80007076
44	P	0.33169976	0.33169976	0.33169976	0.7964364
45	S	0.31650347	0.31650347	0.31650347	0.75994897
46	V	0.32999367	0.32999367	0.32999367	0.79234
47	P	0.34969854	0.34969854	0.34969854	0.8396529
48	A	0.28410783	0.28410783	0.28410783	0.6821646
49	V	0.24339375	0.24339375	0.24339375	0.584407
50	P	0.2840956	0.2840956	0.2840956	0.68213516
51	G	0.1997207	0.1997207	0.1997207	0.47954464
52	L	0.12226805	0.12226805	0.12226805	0.29357493
53	P	0.21121149	0.21121149	0.21121149	0.5071349
54	V	0.105314694	0.105314694	0.105314694	0.25286862
55	V	0.13534917	0.13534917	0.13534917	0.3249837
56	G	0.20095654	0.20095654	0.20095654	0.482512
57	N	0.13784006	0.13784006	0.13784006	0.3309645
58	L	0.21669932	0.21669932	0.21669932	0.5203116
59	L	0.18479048	0.18479048	0.18479048	0.44369605
60	Q	0.25400162	0.25400162	0.25400162	0.6098773
61	L	0.29416558	0.29416558	0.29416558	0.706314
62	K	0.31448323	0.31448323	0.31448323	0.7550982
63	E	0.36665627	0.36665627	0.36665627	0.8803697
64	K	0.37022412	0.37022412	0.37022412	0.8889364
65	K	0.2698978	0.2698978	0.2698978	0.6480452
66	P	0.350044	0.350044	0.350044	0.8404824
67	Y	0.25920144	0.25920144	0.25920144	0.62236243
68	K	0.3233652	0.3233652	0.3233652	0.7764246
69	T	0.34335226	0.34335226	0.34335226	0.82441497
70	F	0.29968518	0.29968518	0.29968518	0.719567
71	A	0.3151915	0.3151915	0.3151915	0.75679886
72	Q	0.38190526	0.38190526	0.38190526	0.91698366
73	F	0.2981164	0.2981164	0.2981164	0.7158002
74	A	0.27870926	0.27870926	0.27870926	0.6692022
75	E	0.376499	0.376499	0.376499	0.90400285
76	K	0.35387743	0.35387743	0.35387743	0.84968674
77	Y	0.32056263	0.32056263	0.32056263	0.76969534
78	G	0.26256368	0.26256368	0.26256368	0.6304354
79	P	0.34301922	0.34301922	0.34301922	0.8236153
80	I	0.1911402	0.1911402	0.1911402	0.45894223
81	Y	0.13306236	0.13306236	0.13306236	0.31949288
82	S	0.2682633	0.2682633	0.2682633	0.6441207
83	I	0.23342502	0.23342502	0.23342502	0.5604713
84	R	0.29505888	0.29505888	0.29505888	0.7084589
85	T	0.2506825	0.2506825	0.2506825	0.60190785
86	G	0.22372088	0.22372088	0.22372088	0.5371709
87	A	0.21476585	0.21476585	0.21476585	0.51566917
88	S	0.28475666	0.28475666	0.28475666	0.6837225
89	T	0.32385966	0.32385966	0.32385966	0.7776118
90	V	0.2739606	0.2739606	0.2739606	0.6578003
91	I	0.1507528	0.1507528	0.1507528	0.36196896
92	V	0.10289619	0.10289619	0.10289619	0.24706161
93	L	0.15822677	0.15822677	0.15822677	0.37991455
94	N	0.15598582	0.15598582	0.15598582	0.37453386
95	S	0.23103353	0.23103353	0.23103353	0.55472916
96	A	0.26589006	0.26589006	0.26589006	0.6384223
97	E	0.3330624	0.3330624	0.3330624	0.79970825
98	V	0.2262357	0.2262357	0.2262357	0.5432092
99	A	0.22682853	0.22682853	0.22682853	0.5446326
100	K	0.32613686	0.32613686	0.32613686	0.7830795
101	E	0.2882904	0.2882904	0.2882904	0.6922073
102	A	0.15444678	0.15444678	0.15444678	0.37083852
103	M	0.13789558	0.13789558	0.13789558	0.3310978
104	V	0.21049047	0.21049047	0.21049047	0.5054037
105	T	0.2234345	0.2234345	0.2234345	0.5364833
106	R	0.18966533	0.18966533	0.18966533	0.45540094
107	Y	0.11335911	0.11335911	0.11335911	0.27218387
108	Q	0.259914	0.259914	0.259914	0.6240734
109	S	0.12801574	0.12801574	0.12801574	0.30737558
110	I	0.057447657	0.057447657	0.057447657	0.1379362
111	S	0.1523781	0.1523781	0.1523781	0.36587143
112	S	0.15319052	0.15319052	0.15319052	0.36782214
113	R	0.158073	0.158073	0.158073	0.37954533
114	S	0.24031046	0.24031046	0.24031046	0.5770038
115	L	0.22863002	0.22863002	0.22863002	0.5489581
116	S	0.22839594	0.22839594	0.22839594	0.5483961
117	N	0.20543697	0.20543697	0.20543697	0.49326986
118	A	0.21750267	0.21750267	0.21750267	0.5222405
119	L	0.24046864	0.24046864	0.24046864	0.5773836
120	N	0.30392087	0.30392087	0.30392087	0.7297372
121	L	0.24390651	0.24390651	0.24390651	0.58563817
122	L	0.28234553	0.28234553	0.28234553	0.67793316
123	T	0.22270425	0.22270425	0.22270425	0.5347299
124	S	0.21224037	0.21224037	0.21224037	0.50960535
125	N	0.26542792	0.26542792	0.26542792	0.6373127
126	K	0.28889227	0.28889227	0.28889227	0.6936524
127	C	0.26630613	0.26630613	0.26630613	0.63942134
128	L	0.18002008	0.18002008	0.18002008	0.43224195
129	V	0.19616593	0.19616593	0.19616593	0.47100937
130	A	0.11482986	0.11482986	0.11482986	0.27571526
131	M	0.14639412	0.14639412	0.14639412	0.35150346
132	S	0.13936874	0.13936874	0.13936874	0.334635
133	D	0.23932737	0.23932737	0.23932737	0.5746433
134	Y	0.19924153	0.19924153	0.19924153	0.47839412
135	N	0.23120171	0.23120171	0.23120171	0.5551329
136	D	0.23015267	0.23015267	0.23015267	0.55261415
137	F	0.24323927	0.24323927	0.24323927	0.58403605
138	H	0.1581636	0.1581636	0.1581636	0.3797629
139	K	0.25769368	0.25769368	0.25769368	0.61874217
140	R	0.27757132	0.27757132	0.27757132	0.66646993
141	I	0.21906191	0.21906191	0.21906191	0.52598435
142	K	0.17312916	0.17312916	0.17312916	0.41569632
143	K	0.2651095	0.2651095	0.2651095	0.63654816
144	I	0.22980002	0.22980002	0.22980002	0.5517674
145	I	0.25034443	0.25034443	0.25034443	0.6010961
146	L	0.26296055	0.26296055	0.26296055	0.63138837
147	A	0.2746931	0.2746931	0.2746931	0.65955913
148	N	0.2824791	0.2824791	0.2824791	0.6782539
149	L	0.21589448	0.21589448	0.21589448	0.5183791
150	L	0.19824821	0.19824821	0.19824821	0.47600907
151	G	0.22744381	0.22744381	0.22744381	0.54611
152	A	0.24741344	0.24741344	0.24741344	0.5940586
153	N	0.31476372	0.31476372	0.31476372	0.75577176
154	A	0.28357774	0.28357774	0.28357774	0.6808918
155	Q	0.31709787	0.31709787	0.31709787	0.7613762
156	K	0.3512568	0.3512568	0.3512568	0.84339434
157	R	0.34584212	0.34584212	0.34584212	0.8303933
158	H	0.29643106	0.29643106	0.29643106	0.7117536
159	R	0.26679304	0.26679304	0.26679304	0.6405905
160	E	0.33806306	0.33806306	0.33806306	0.81171525
161	H	0.34028032	0.34028032	0.34028032	0.817039
162	R	0.22338194	0.22338194	0.22338194	0.5363571
163	E	0.27338868	0.27338868	0.27338868	0.6564271
164	A	0.33875543	0.33875543	0.33875543	0.8133776
165	M	0.36585775	0.36585775	0.36585775	0.87845236
166	M	0.32394522	0.32394522	0.32394522	0.7778172
167	E	0.32793167	0.32793167	0.32793167	0.787389
168	N	0.37414277	0.37414277	0.37414277	0.89834535
169	I	0.3497846	0.3497846	0.3497846	0.83985955
170	S	0.38465288	0.38465288	0.38465288	0.92358094
171	S	0.37364203	0.37364203	0.37364203	0.897143
172	Q	0.40344256	0.40344256	0.40344256	0.9686964
173	L	0.37722832	0.37722832	0.37722832	0.90575397
174	N	0.37942567	0.37942567	0.37942567	0.91103
175	E	0.36009696	0.36009696	0.36009696	0.86462027
176	F	0.38661143	0.38661143	0.38661143	0.9282836
177	V	0.3688552	0.3688552	0.3688552	0.8856495
178	T	0.3521789	0.3521789	0.3521789	0.8456084
179	A	0.33195353	0.33195353	0.33195353	0.79704577
180	S	0.33710456	0.33710456	0.33710456	0.8094138
181	P	0.30395615	0.30395615	0.30395615	0.7298219
182	S	0.30302206	0.30302206	0.30302206	0.7275791
183	S	0.3286414	0.3286414	0.3286414	0.78909314
184	T	0.29917446	0.29917446	0.29917446	0.7183407
185	L	0.31631306	0.31631306	0.31631306	0.7594918
186	P	0.33375752	0.33375752	0.33375752	0.8013773
187	I	0.3536378	0.3536378	0.3536378	0.8491114
188	P	0.38546723	0.38546723	0.38546723	0.9255363
189	I	0.3696262	0.3696262	0.3696262	0.8875007
190	N	0.37510893	0.37510893	0.37510893	0.90066516
191	F	0.3652752	0.3652752	0.3652752	0.8770537
192	R	0.3654064	0.3654064	0.3654064	0.8773686
193	K	0.40138403	0.40138403	0.40138403	0.9637537
194	I	0.4164799	0.4164799	0.4164799	1.0
195	F	0.3724261	0.3724261	0.3724261	0.89422345
196	A	0.36245123	0.36245123	0.36245123	0.87027305
197	F	0.40678892	0.40678892	0.40678892	0.97673124
198	E	0.38160574	0.38160574	0.38160574	0.91626453
199	L	0.3520746	0.3520746	0.3520746	0.84535795
200	F	0.40269634	0.40269634	0.40269634	0.96690464
201	G	0.40624568	0.40624568	0.40624568	0.9754269
202	L	0.37123728	0.37123728	0.37123728	0.89136904
203	S	0.298754	0.298754	0.298754	0.7173312
204	L	0.36704916	0.36704916	0.36704916	0.881313
205	K	0.3970458	0.3970458	0.3970458	0.95333725
206	Q	0.37180677	0.37180677	0.37180677	0.89273643
207	G	0.34756297	0.34756297	0.34756297	0.8345252
208	V	0.34259972	0.34259972	0.34259972	0.82260805
209	G	0.38428032	0.38428032	0.38428032	0.9226864
210	T	0.38758782	0.38758782	0.38758782	0.93062794
211	F	0.394375	0.394375	0.394375	0.94692445
212	V	0.38785434	0.38785434	0.38785434	0.93126786
213	E	0.39154157	0.39154157	0.39154157	0.9401212
214	S	0.3855082	0.3855082	0.3855082	0.9256346
215	I	0.37453607	0.37453607	0.37453607	0.89928967
216	D	0.37591037	0.37591037	0.37591037	0.9025895
217	V	0.35822833	0.35822833	0.35822833	0.8601335
218	E	0.3492346	0.3492346	0.3492346	0.83853894
219	E	0.3394351	0.3394351	0.3394351	0.8150096
220	L	0.34251034	0.34251034	0.34251034	0.8223935
221	G	0.3330001	0.3330001	0.3330001	0.79955864
222	S	0.35348758	0.35348758	0.35348758	0.84875065
223	T	0.35477048	0.35477048	0.35477048	0.851831
224	L	0.34713998	0.34713998	0.34713998	0.8335096
225	L	0.31094304	0.31094304	0.31094304	0.74659795
226	T	0.33066085	0.33066085	0.33066085	0.7939419
227	E	0.34219486	0.34219486	0.34219486	0.82163596
228	D	0.3163157	0.3163157	0.3163157	0.7594982
229	I	0.34519097	0.34519097	0.34519097	0.8288299
230	Y	0.35233408	0.35233408	0.35233408	0.845981
231	R	0.3443501	0.3443501	0.3443501	0.8268109
232	I	0.32729396	0.32729396	0.32729396	0.7858578
233	L	0.36358452	0.36358452	0.36358452	0.8729942
234	V	0.33277005	0.33277005	0.33277005	0.7990063
235	L	0.33608282	0.33608282	0.33608282	0.8069605
236	D	0.35068795	0.35068795	0.35068795	0.84202856
237	P	0.32224926	0.32224926	0.32224926	0.77374506
238	M	0.33363643	0.33363643	0.33363643	0.80108654
239	E	0.33533773	0.33533773	0.33533773	0.8051715
240	G	0.3545867	0.3545867	0.3545867	0.8513897
241	S	0.3428753	0.3428753	0.3428753	0.8232698
242	L	0.32390016	0.32390016	0.32390016	0.777709
243	E	0.3242575	0.3242575	0.3242575	0.778567
244	V	0.29352152	0.29352152	0.29352152	0.7047676
245	D	0.2972024	0.2972024	0.2972024	0.71360564
246	W	0.29994392	0.29994392	0.29994392	0.72018826
247	R	0.25284234	0.25284234	0.25284234	0.60709375
248	D	0.25441217	0.25441217	0.25441217	0.61086303
249	F	0.27159005	0.27159005	0.27159005	0.65210843
250	F	0.221552	0.221552	0.221552	0.5319633
251	P	0.26480857	0.26480857	0.26480857	0.6358256
252	Y	0.23401037	0.23401037	0.23401037	0.5618768
253	L	0.2458405	0.2458405	0.2458405	0.59028184
254	K	0.2799449	0.2799449	0.2799449	0.6721691
255	W	0.25638035	0.25638035	0.25638035	0.6155888
256	L	0.2810249	0.2810249	0.2810249	0.67476225
257	P	0.31333247	0.31333247	0.31333247	0.7523352
258	N	0.3431199	0.3431199	0.3431199	0.82385707
259	K	0.337583	0.337583	0.337583	0.81056255
260	S	0.3122142	0.3122142	0.3122142	0.7496501
261	M	0.36047098	0.36047098	0.36047098	0.86551833
262	E	0.34841818	0.34841818	0.34841818	0.83657867
263	T	0.32248905	0.32248905	0.32248905	0.77432084
264	K	0.36634457	0.36634457	0.36634457	0.87962127
265	I	0.35297027	0.35297027	0.35297027	0.84750855
266	R	0.34650436	0.34650436	0.34650436	0.83198345
267	N	0.33796605	0.33796605	0.33796605	0.8114823
268	L	0.3294419	0.3294419	0.3294419	0.79101515
269	C	0.34285453	0.34285453	0.34285453	0.8232199
270	F	0.34116614	0.34116614	0.34116614	0.81916595
271	R	0.33320886	0.33320886	0.33320886	0.8000599
272	R	0.2848325	0.2848325	0.2848325	0.6839046
273	K	0.31631404	0.31631404	0.31631404	0.7594942
274	A	0.28584608	0.28584608	0.28584608	0.68633825
275	V	0.33351126	0.33351126	0.33351126	0.800786
276	I	0.28287315	0.28287315	0.28287315	0.67920005
277	D	0.37109095	0.37109095	0.37109095	0.8910177
278	A	0.34213048	0.34213048	0.34213048	0.8214814
279	L	0.3521674	0.3521674	0.3521674	0.8455808
280	I	0.33854553	0.33854553	0.33854553	0.81287366
281	N	0.3634042	0.3634042	0.3634042	0.8725613
282	E	0.35941786	0.35941786	0.35941786	0.8629897
283	Q	0.33687687	0.33687687	0.33687687	0.8088671
284	K	0.37566328	0.37566328	0.37566328	0.9019962
285	K	0.3576489	0.3576489	0.3576489	0.85874236
286	R	0.3250666	0.3250666	0.3250666	0.7805097
287	I	0.34560332	0.34560332	0.34560332	0.82982
288	A	0.34364203	0.34364203	0.34364203	0.82511073
289	S	0.32577968	0.32577968	0.32577968	0.78222185
290	G	0.35154954	0.35154954	0.35154954	0.84409726
291	K	0.3315598	0.3315598	0.3315598	0.79610044
292	E	0.3278383	0.3278383	0.3278383	0.7871648
293	V	0.3275237	0.3275237	0.3275237	0.78640944
294	N	0.3353544	0.3353544	0.3353544	0.8052115
295	C	0.30090606	0.30090606	0.30090606	0.7224984
296	Y	0.22814202	0.22814202	0.22814202	0.5477864
297	I	0.26200143	0.26200143	0.26200143	0.6290854
298	D	0.33340538	0.33340538	0.33340538	0.80053174
299	Y	0.37909904	0.37909904	0.37909904	0.9102457
300	L	0.33818772	0.33818772	0.33818772	0.8120145
301	L	0.37690294	0.37690294	0.37690294	0.90497273
302	S	0.38730952	0.38730952	0.38730952	0.9299597
303	E	0.39001405	0.39001405	0.39001405	0.9364535
304	A	0.37710473	0.37710473	0.37710473	0.90545726
305	K	0.3864166	0.3864166	0.3864166	0.9278158
306	D	0.37175146	0.37175146	0.37175146	0.89260364
307	L	0.36093557	0.36093557	0.36093557	0.86663383
308	T	0.37721768	0.37721768	0.37721768	0.90572846
309	E	0.38508096	0.38508096	0.38508096	0.92460877
310	E	0.3508172	0.3508172	0.3508172	0.84233886
311	Q	0.33043215	0.33043215	0.33043215	0.79339284
312	I	0.38431808	0.38431808	0.38431808	0.92277706
313	G	0.36265475	0.36265475	0.36265475	0.87076175
314	M	0.26931638	0.26931638	0.26931638	0.6466492
315	L	0.27245948	0.27245948	0.27245948	0.654196
316	L	0.29538032	0.29538032	0.29538032	0.7092307
317	W	0.24163838	0.24163838	0.24163838	0.5801922
318	E	0.17514129	0.17514129	0.17514129	0.4205276
319	T	0.28773627	0.28773627	0.28773627	0.6908767
320	I	0.21229875	0.21229875	0.21229875	0.5097455
321	I	0.15002912	0.15002912	0.15002912	0.36023137
322	E	0.15978335	0.15978335	0.15978335	0.38365203
323	S	0.25254357	0.25254357	0.25254357	0.6063764
324	S	0.26385048	0.26385048	0.26385048	0.63352513
325	D	0.22245091	0.22245091	0.22245091	0.53412163
326	T	0.17603044	0.17603044	0.17603044	0.42266253
327	T	0.19612125	0.19612125	0.19612125	0.4709021
328	L	0.20199913	0.20199913	0.20199913	0.48501533
329	V	0.17480646	0.17480646	0.17480646	0.41972366
330	T	0.23427998	0.23427998	0.23427998	0.5625241
331	T	0.23242009	0.23242009	0.23242009	0.5580584
332	E	0.20908405	0.20908405	0.20908405	0.50202674
333	W	0.26977712	0.26977712	0.26977712	0.64775544
334	A	0.21611466	0.21611466	0.21611466	0.5189078
335	M	0.17914218	0.17914218	0.17914218	0.43013406
336	Y	0.24905948	0.24905948	0.24905948	0.59801084
337	E	0.20200835	0.20200835	0.20200835	0.48503748
338	L	0.20016764	0.20016764	0.20016764	0.4806178
339	A	0.14458738	0.14458738	0.14458738	0.34716535
340	K	0.36234087	0.36234087	0.36234087	0.8700081
341	D	0.3406187	0.3406187	0.3406187	0.8178515
342	K	0.31662187	0.31662187	0.31662187	0.7602333
343	S	0.36327264	0.36327264	0.36327264	0.8722453
344	R	0.33262876	0.33262876	0.33262876	0.798667
345	Q	0.2402968	0.2402968	0.2402968	0.57697093
346	D	0.33488208	0.33488208	0.33488208	0.80407745
347	R	0.36025485	0.36025485	0.36025485	0.8649994
348	L	0.26302937	0.26302937	0.26302937	0.6315536
349	Y	0.2948863	0.2948863	0.2948863	0.70804447
350	E	0.3585784	0.3585784	0.3585784	0.86097413
351	E	0.3227444	0.3227444	0.3227444	0.77493393
352	I	0.22379585	0.22379585	0.22379585	0.5373509
353	K	0.30825946	0.30825946	0.30825946	0.7401545
354	N	0.37623122	0.37623122	0.37623122	0.9033599
355	V	0.3282931	0.3282931	0.3282931	0.7882568
356	C	0.2875092	0.2875092	0.2875092	0.6903315
357	G	0.3170723	0.3170723	0.3170723	0.7613148
358	R	0.29980904	0.29980904	0.29980904	0.71986437
359	E	0.28567865	0.28567865	0.28567865	0.6859363
360	K	0.29769912	0.29769912	0.29769912	0.71479833
361	F	0.29039934	0.29039934	0.29039934	0.697271
362	T	0.29574472	0.29574472	0.29574472	0.71010566
363	E	0.26490396	0.26490396	0.26490396	0.63605464
364	D	0.30695578	0.30695578	0.30695578	0.73702425
365	H	0.2997825	0.2997825	0.2997825	0.7198007
366	I	0.32710737	0.32710737	0.32710737	0.78540975
367	S	0.33931994	0.33931994	0.33931994	0.8147331
368	K	0.32848158	0.32848158	0.32848158	0.78870934
369	L	0.22145681	0.22145681	0.22145681	0.5317347
370	P	0.2775597	0.2775597	0.2775597	0.66644204
371	Y	0.2256036	0.2256036	0.2256036	0.5416915
372	L	0.15486674	0.15486674	0.15486674	0.37184685
373	G	0.3179445	0.3179445	0.3179445	0.763409
374	A	0.22237732	0.22237732	0.22237732	0.5339449
375	I	0.21462046	0.21462046	0.21462046	0.5153201
376	F	0.23684126	0.23684126	0.23684126	0.56867397
377	H	0.2528493	0.2528493	0.2528493	0.6071105
378	E	0.18144837	0.18144837	0.18144837	0.4356714
379	T	0.15350185	0.15350185	0.15350185	0.36856967
380	I	0.10805526	0.10805526	0.10805526	0.25944892
381	R	0.21489005	0.21489005	0.21489005	0.5159674
382	K	0.17494404	0.17494404	0.17494404	0.420054
383	Y	0.1836833	0.1836833	0.1836833	0.44103765
384	S	0.18542768	0.18542768	0.18542768	0.445226
385	P	0.16695853	0.16695853	0.16695853	0.40088016
386	A	0.14590846	0.14590846	0.14590846	0.35033736
387	P	0.21131995	0.21131995	0.21131995	0.5073953
388	I	0.17569788	0.17569788	0.17569788	0.42186403
389	V	0.1438181	0.1438181	0.1438181	0.34531823
390	P	0.16484788	0.16484788	0.16484788	0.39581233
391	L	0.16141702	0.16141702	0.16141702	0.38757458
392	R	0.15664622	0.15664622	0.15664622	0.37611952
393	R	0.21554822	0.21554822	0.21554822	0.5175477
394	V	0.06563074	0.06563074	0.06563074	0.15758441
395	D	0.2071424	0.2071424	0.2071424	0.4973647
396	E	0.23411728	0.23411728	0.23411728	0.5621335
397	D	0.28310496	0.28310496	0.28310496	0.67975664
398	T	0.17332023	0.17332023	0.17332023	0.4161551
399	Q	0.2636443	0.2636443	0.2636443	0.6330301
400	L	0.20733798	0.20733798	0.20733798	0.4978343
401	G	0.2308714	0.2308714	0.2308714	0.5543398
402	G	0.2807944	0.2807944	0.2807944	0.6742088
403	Y	0.2758259	0.2758259	0.2758259	0.662279
404	H	0.27355972	0.27355972	0.27355972	0.65683776
405	I	0.19429615	0.19429615	0.19429615	0.4665199
406	P	0.18917352	0.18917352	0.18917352	0.45422006
407	A	0.19038074	0.19038074	0.19038074	0.4571187
408	G	0.17433918	0.17433918	0.17433918	0.41860166
409	S	0.1253764	0.1253764	0.1253764	0.30103832
410	Q	0.25101143	0.25101143	0.25101143	0.6026976
411	I	0.19771227	0.19771227	0.19771227	0.47472227
412	A	0.20411909	0.20411909	0.20411909	0.4901055
413	I	0.16443561	0.16443561	0.16443561	0.39482245
414	N	0.13412647	0.13412647	0.13412647	0.3220479
415	I	0.125301	0.125301	0.125301	0.30085728
416	Y	0.22547291	0.22547291	0.22547291	0.54137766
417	A	0.18682534	0.18682534	0.18682534	0.4485819
418	C	0.25747806	0.25747806	0.25747806	0.6182245
419	N	0.12588899	0.12588899	0.12588899	0.30226907
420	M	0.2838623	0.2838623	0.2838623	0.68157506
421	D	0.26581037	0.26581037	0.26581037	0.638231
422	K	0.2924736	0.2924736	0.2924736	0.7022515
423	N	0.30555788	0.30555788	0.30555788	0.7336678
424	Q	0.25113243	0.25113243	0.25113243	0.6029881
425	W	0.24319817	0.24319817	0.24319817	0.58393735
426	E	0.2858692	0.2858692	0.2858692	0.6863938
427	N	0.24884428	0.24884428	0.24884428	0.5974941
428	P	0.25300962	0.25300962	0.25300962	0.6074954
429	D	0.2887068	0.2887068	0.2887068	0.6932071
430	K	0.31437135	0.31437135	0.31437135	0.7548296
431	W	0.17011671	0.17011671	0.17011671	0.4084632
432	L	0.24351047	0.24351047	0.24351047	0.58468723
433	P	0.17312776	0.17312776	0.17312776	0.41569296
434	E	0.24101032	0.24101032	0.24101032	0.5786842
435	R	0.22678123	0.22678123	0.22678123	0.54451907
436	F	0.18931256	0.18931256	0.18931256	0.4545539
437	L	0.26761448	0.26761448	0.26761448	0.6425628
438	D	0.33195853	0.33195853	0.33195853	0.7970578
439	E	0.36181766	0.36181766	0.36181766	0.8687518
440	K	0.35384816	0.35384816	0.35384816	0.84961647
441	Y	0.3620008	0.3620008	0.3620008	0.8691915
442	D	0.36609456	0.36609456	0.36609456	0.879021
443	P	0.3911043	0.3911043	0.3911043	0.9390713
444	N	0.38749567	0.38749567	0.38749567	0.9304067
445	D	0.38992012	0.38992012	0.38992012	0.936228
446	L	0.36922333	0.36922333	0.36922333	0.8865334
447	Y	0.34854075	0.34854075	0.34854075	0.83687294
448	K	0.362244	0.362244	0.362244	0.86977553
449	T	0.31335968	0.31335968	0.31335968	0.7524005
450	M	0.30994952	0.30994952	0.30994952	0.74421245
451	A	0.21283048	0.21283048	0.21283048	0.5110222
452	F	0.19779408	0.19779408	0.19779408	0.4749187
453	G	0.15624435	0.15624435	0.15624435	0.3751546
454	A	0.16291875	0.16291875	0.16291875	0.39118034
455	G	0.19381203	0.19381203	0.19381203	0.46535748
456	K	0.16495827	0.16495827	0.16495827	0.3960774
457	R	0.124359205	0.124359205	0.124359205	0.29859594
458	V	0.067418434	0.067418434	0.067418434	0.16187681
459	C	0.19187225	0.19187225	0.19187225	0.46069992
460	A	0.03767389	0.03767389	0.03767389	0.09045789
461	G	0.22287044	0.22287044	0.22287044	0.53512895
462	S	0.17416537	0.17416537	0.17416537	0.41818434
463	L	0.24050452	0.24050452	0.24050452	0.5774697
464	Q	0.27031115	0.27031115	0.27031115	0.6490377
465	A	0.22023256	0.22023256	0.22023256	0.5287952
466	M	0.24439396	0.24439396	0.24439396	0.58680856
467	L	0.24239494	0.24239494	0.24239494	0.5820088
468	I	0.19757542	0.19757542	0.19757542	0.47439367
469	A	0.1732138	0.1732138	0.1732138	0.41589954
470	C	0.30572358	0.30572358	0.30572358	0.73406565
471	T	0.26983616	0.26983616	0.26983616	0.64789724
472	A	0.23441276	0.23441276	0.23441276	0.5628429
473	I	0.24549171	0.24549171	0.24549171	0.58944434
474	G	0.20596892	0.20596892	0.20596892	0.4945471
475	R	0.23382203	0.23382203	0.23382203	0.56142455
476	M	0.23321192	0.23321192	0.23321192	0.55995965
477	V	0.24844414	0.24844414	0.24844414	0.59653336
478	Q	0.2487914	0.2487914	0.2487914	0.5973671
479	E	0.32631552	0.32631552	0.32631552	0.7835085
480	F	0.30655956	0.30655956	0.30655956	0.7360729
481	E	0.33679178	0.33679178	0.33679178	0.8086628
482	W	0.2744053	0.2744053	0.2744053	0.6588681
483	K	0.35887334	0.35887334	0.35887334	0.8616823
484	L	0.32532096	0.32532096	0.32532096	0.7811205
485	V	0.31641594	0.31641594	0.31641594	0.7597388
486	E	0.3144783	0.3144783	0.3144783	0.7550864
487	G	0.3259414	0.3259414	0.3259414	0.78261024
488	E	0.30724996	0.30724996	0.30724996	0.7377306
489	E	0.3462752	0.3462752	0.3462752	0.83143324
490	E	0.366723	0.366723	0.366723	0.88052994
491	E	0.36223075	0.36223075	0.36223075	0.8697437
492	N	0.37496737	0.37496737	0.37496737	0.9003253
493	V	0.36960754	0.36960754	0.36960754	0.88745594
494	D	0.35523084	0.35523084	0.35523084	0.8529364
495	T	0.3415165	0.3415165	0.3415165	0.8200072
496	V	0.30904353	0.30904353	0.30904353	0.7420371
497	G	0.27727288	0.27727288	0.27727288	0.66575336
498	L	0.25328988	0.25328988	0.25328988	0.60816836
499	T	0.215019	0.215019	0.215019	0.516277
500	T	0.28070968	0.28070968	0.28070968	0.6740054
501	H	0.24585515	0.24585515	0.24585515	0.590317
502	R	0.24505797	0.24505797	0.24505797	0.58840287
503	L	0.24601372	0.24601372	0.24601372	0.5906977
504	H	0.26992348	0.26992348	0.26992348	0.6481069
505	P	0.29638475	0.29638475	0.29638475	0.71164244
506	L	0.3203084	0.3203084	0.3203084	0.7690849
507	L	0.3520139	0.3520139	0.3520139	0.8452122
508	V	0.2677798	0.2677798	0.2677798	0.6429597
509	N	0.37367117	0.37367117	0.37367117	0.89721304
510	I	0.3156201	0.3156201	0.3156201	0.75782794
511	K	0.36401415	0.36401415	0.36401415	0.87402576
512	P	0.37323067	0.37323067	0.37323067	0.8961553
513	R	0.31639174	0.31639174	0.31639174	0.7596807
514	K	0.32963613	0.32963613	0.32963613	0.7914815
