## Supplementary material for "The N-Terminus of *Sophora tonkinensis* Cytochrome P450s Evolves Neutrally yet Encodes Rich Functional Information: A Protein Language Model Analysis": Dataset S1: StonChr2BG043800.1_residue_importance.csv

position	amino_acid	cosine_similarity	abs_cosine	final_score	final_score_norm
1	M	0.47738937	0.47738937	0.47738937	0.9695428
2	D	0.43376398	0.43376398	0.43376398	0.8809428
3	N	0.457755	0.457755	0.457755	0.9296668
4	I	0.4479768	0.4479768	0.4479768	0.90980804
5	W	0.46265125	0.46265125	0.46265125	0.9396108
6	T	0.47199634	0.47199634	0.47199634	0.95859
7	V	0.46705332	0.46705332	0.46705332	0.94855106
8	F	0.47670576	0.47670576	0.47670576	0.96815443
9	V	0.47466564	0.47466564	0.47466564	0.96401113
10	T	0.47807088	0.47807088	0.47807088	0.9709269
11	T	0.47618875	0.47618875	0.47618875	0.96710443
12	I	0.46698937	0.46698937	0.46698937	0.9484212
13	A	0.4587336	0.4587336	0.4587336	0.9316543
14	F	0.47381017	0.47381017	0.47381017	0.9622737
15	L	0.46376225	0.46376225	0.46376225	0.9418671
16	L	0.46528757	0.46528757	0.46528757	0.94496495
17	C	0.47871196	0.47871196	0.47871196	0.9722289
18	I	0.464245	0.464245	0.464245	0.94284755
19	V	0.46722823	0.46722823	0.46722823	0.9489063
20	I	0.4668945	0.4668945	0.4668945	0.9482285
21	L	0.46720463	0.46720463	0.46720463	0.9488583
22	Y	0.47525266	0.47525266	0.47525266	0.9652033
23	N	0.47619858	0.47619858	0.47619858	0.9671244
24	N	0.46803668	0.46803668	0.46803668	0.9505482
25	R	0.4773459	0.4773459	0.4773459	0.9694545
26	L	0.4582063	0.4582063	0.4582063	0.93058336
27	K	0.48178312	0.48178312	0.48178312	0.9784662
28	L	0.44222727	0.44222727	0.44222727	0.89813113
29	I	0.4456516	0.4456516	0.4456516	0.9050857
30	L	0.43421292	0.43421292	0.43421292	0.8818546
31	K	0.44769904	0.44769904	0.44769904	0.90924394
32	S	0.45034847	0.45034847	0.45034847	0.9146247
33	S	0.42855796	0.42855796	0.42855796	0.8703698
34	K	0.42364663	0.42364663	0.42364663	0.86039525
35	H	0.451743	0.451743	0.451743	0.9174569
36	R	0.43155098	0.43155098	0.43155098	0.8764484
37	N	0.41660425	0.41660425	0.41660425	0.8460927
38	Q	0.36683884	0.36683884	0.36683884	0.7450228
39	L	0.25950983	0.25950983	0.25950983	0.5270454
40	P	0.23712844	0.23712844	0.23712844	0.48159045
41	L	0.31079707	0.31079707	0.31079707	0.63120604
42	G	0.20452937	0.20452937	0.20452937	0.41538417
43	T	0.22240876	0.22240876	0.22240876	0.45169586
44	L	0.21476679	0.21476679	0.21476679	0.43617558
45	G	0.091327235	0.091327235	0.091327235	0.18547891
46	W	0.09538179	0.09538179	0.09538179	0.19371341
47	P	0.15138954	0.15138954	0.15138954	0.30746105
48	L	0.0572872	0.0572872	0.0572872	0.116346106
49	I	0.124468885	0.124468885	0.124468885	0.25278717
50	G	0.1965672	0.1965672	0.1965672	0.39921355
51	E	0.087354176	0.087354176	0.087354176	0.17740992
52	T	0.13828957	0.13828957	0.13828957	0.28085598
53	I	0.24243371	0.24243371	0.24243371	0.4923651
54	E	0.26775503	0.26775503	0.26775503	0.5437908
55	F	0.2390955	0.2390955	0.2390955	0.48558542
56	I	0.28003734	0.28003734	0.28003734	0.5687353
57	S	0.36839366	0.36839366	0.36839366	0.7481805
58	C	0.41204384	0.41204384	0.41204384	0.8368308
59	A	0.3777328	0.3777328	0.3777328	0.76714766
60	Y	0.4159247	0.4159247	0.4159247	0.84471256
61	S	0.4352031	0.4352031	0.4352031	0.8838656
62	D	0.4197593	0.4197593	0.4197593	0.8525004
63	C	0.40267307	0.40267307	0.40267307	0.81779945
64	P	0.3495606	0.3495606	0.3495606	0.7099319
65	E	0.3210769	0.3210769	0.3210769	0.65208364
66	S	0.42062008	0.42062008	0.42062008	0.8542485
67	F	0.23621336	0.23621336	0.23621336	0.479732
68	M	0.21629508	0.21629508	0.21629508	0.43927944
69	D	0.39024165	0.39024165	0.39024165	0.7925522
70	K	0.4126592	0.4126592	0.4126592	0.8380806
71	R	0.1906665	0.1906665	0.1906665	0.38722968
72	R	0.3535208	0.3535208	0.3535208	0.71797484
73	H	0.42459518	0.42459518	0.42459518	0.8623217
74	M	0.37395674	0.37395674	0.37395674	0.7594787
75	Y	0.31157893	0.31157893	0.31157893	0.63279396
76	G	0.22337995	0.22337995	0.22337995	0.4536683
77	K	0.3662567	0.3662567	0.3662567	0.7438405
78	V	0.16906948	0.16906948	0.16906948	0.34336773
79	F	0.0907524	0.0907524	0.0907524	0.18431146
80	K	0.17932482	0.17932482	0.17932482	0.36419556
81	S	0.09380143	0.09380143	0.09380143	0.19050382
82	H	0.0062075746	0.0062075746	0.0062075746	0.012607128
83	I	0.0824186	0.0824186	0.0824186	0.16738613
84	F	0.09119209	0.09119209	0.09119209	0.18520445
85	G	0.20445915	0.20445915	0.20445915	0.41524154
86	S	0.22758777	0.22758777	0.22758777	0.46221408
87	P	0.18393415	0.18393415	0.18393415	0.37355676
88	T	0.110218056	0.110218056	0.110218056	0.22384478
89	I	0.02322947	0.02322947	0.02322947	0.047177352
90	A	0.015641341	0.015641341	0.015641341	0.031766415
91	S	0.026859587	0.026859587	0.026859587	0.05454985
92	T	0.12987156	0.12987156	0.12987156	0.2637596
93	D	0.13903922	0.13903922	0.13903922	0.28237846
94	A	0.21131422	0.21131422	0.21131422	0.42916366
95	D	0.34160155	0.34160155	0.34160155	0.69376767
96	V	0.17401515	0.17401515	0.17401515	0.353412
97	N	-0.10021342	0.10021342	0.10021342	0.20352611
98	K	0.32585222	0.32585222	0.32585222	0.66178197
99	F	0.29572818	0.29572818	0.29572818	0.6006022
100	I	0.13424835	0.13424835	0.13424835	0.27264854
101	L	-0.042098537	0.042098537	0.042098537	0.08549904
102	Q	0.13742357	0.13742357	0.13742357	0.2790972
103	S	0.1915676	0.1915676	0.1915676	0.38905975
104	D	0.029728863	0.029728863	0.029728863	0.06037714
105	A	0.15320393	0.15320393	0.15320393	0.31114596
106	N	0.20353289	0.20353289	0.20353289	0.41336036
107	V	0.041425645	0.041425645	0.041425645	0.08413245
108	F	0.053381305	0.053381305	0.053381305	0.10841352
109	V	0.23176216	0.23176216	0.23176216	0.47069195
110	P	0.12225248	0.12225248	0.12225248	0.24828582
111	S	0.15420696	0.15420696	0.15420696	0.31318304
112	Y	0.11278662	0.11278662	0.11278662	0.22906135
113	P	0.10372638	0.10372638	0.10372638	0.21066067
114	K	0.28013593	0.28013593	0.28013593	0.5689355
115	S	0.13455655	0.13455655	0.13455655	0.27327448
116	L	0.08439076	0.08439076	0.08439076	0.17139144
117	T	0.22057979	0.22057979	0.22057979	0.44798136
118	E	0.22272378	0.22272378	0.22272378	0.45233566
119	L	0.16900472	0.16900472	0.16900472	0.3432362
120	M	0.17729352	0.17729352	0.17729352	0.36007014
121	G	0.19073483	0.19073483	0.19073483	0.38736847
122	K	0.28573826	0.28573826	0.28573826	0.58031344
123	S	0.21175316	0.21175316	0.21175316	0.43005514
124	S	0.010607703	0.010607703	0.010607703	0.021543466
125	I	0.11894903	0.11894903	0.11894903	0.24157676
126	L	0.017586673	0.017586673	0.017586673	0.03571724
127	L	-0.0046486934	0.0046486934	0.0046486934	0.009441155
128	I	0.022466464	0.022466464	0.022466464	0.04562774
129	N	0.07615915	0.07615915	0.07615915	0.15467365
130	G	0.16254354	0.16254354	0.16254354	0.330114
131	N	0.28057316	0.28057316	0.28057316	0.5698235
132	Q	0.2229469	0.2229469	0.2229469	0.4527888
133	Q	0.03023622	0.03023622	0.03023622	0.061407544
134	K	0.23732276	0.23732276	0.23732276	0.48198512
135	R	0.2528047	0.2528047	0.2528047	0.5134278
136	I	0.12365983	0.12365983	0.12365983	0.25114405
137	H	0.1074447	0.1074447	0.1074447	0.2182123
138	G	0.29298913	0.29298913	0.29298913	0.5950394
139	L	0.22494581	0.22494581	0.22494581	0.45684844
140	I	0.13276461	0.13276461	0.13276461	0.26963517
141	G	0.23337576	0.23337576	0.23337576	0.47396904
142	S	0.3284714	0.3284714	0.3284714	0.6671013
143	F	0.25881377	0.25881377	0.25881377	0.5256318
144	F	0.17263585	0.17263585	0.17263585	0.35061076
145	K	0.29583126	0.29583126	0.29583126	0.6008116
146	S	0.29805118	0.29805118	0.29805118	0.6053201
147	Q	0.3426237	0.3426237	0.3426237	0.69584364
148	H	0.3923447	0.3923447	0.3923447	0.7968233
149	L	0.2972033	0.2972033	0.2972033	0.6035981
150	K	0.34745628	0.34745628	0.34745628	0.7056582
151	A	0.3820912	0.3820912	0.3820912	0.7759992
152	Q	0.39253104	0.39253104	0.39253104	0.79720175
153	I	0.31627342	0.31627342	0.31627342	0.64232814
154	T	0.39261237	0.39261237	0.39261237	0.7973669
155	R	0.40919656	0.40919656	0.40919656	0.8310482
156	D	0.36273485	0.36273485	0.36273485	0.7366879
157	M	0.31888726	0.31888726	0.31888726	0.64763665
158	Q	0.40543267	0.40543267	0.40543267	0.823404
159	K	0.42468697	0.42468697	0.42468697	0.86250806
160	Y	0.3773821	0.3773821	0.3773821	0.7664354
161	V	0.32637888	0.32637888	0.32637888	0.6628516
162	Q	0.42497534	0.42497534	0.42497534	0.86309373
163	E	0.41470474	0.41470474	0.41470474	0.8422349
164	S	0.38824147	0.38824147	0.38824147	0.78848994
165	M	0.32472062	0.32472062	0.32472062	0.6594838
166	A	0.38948458	0.38948458	0.38948458	0.7910146
167	N	0.40696055	0.40696055	0.40696055	0.82650703
168	W	0.29517388	0.29517388	0.29517388	0.5994765
169	K	0.3914694	0.3914694	0.3914694	0.7950456
170	E	0.33249864	0.33249864	0.33249864	0.67528033
171	D	0.36126631	0.36126631	0.36126631	0.7337054
172	Y	0.37152892	0.37152892	0.37152892	0.754548
173	P	0.34525883	0.34525883	0.34525883	0.70119536
174	I	0.22077513	0.22077513	0.22077513	0.4483781
175	Y	0.2931962	0.2931962	0.2931962	0.59546
176	I	0.19700009	0.19700009	0.19700009	0.40009272
177	Q	0.27534634	0.27534634	0.27534634	0.5592082
178	D	0.40882093	0.40882093	0.40882093	0.8302853
179	E	0.2904811	0.2904811	0.2904811	0.5899458
180	T	0.19320777	0.19320777	0.19320777	0.39239082
181	K	0.22013064	0.22013064	0.22013064	0.44706917
182	K	0.38420624	0.38420624	0.38420624	0.78029466
183	I	0.2227134	0.2227134	0.2227134	0.4523146
184	A	0.17258564	0.17258564	0.17258564	0.35050878
185	Y	0.24792215	0.24792215	0.24792215	0.5035117
186	Q	0.4012895	0.4012895	0.4012895	0.8149895
187	V	0.26480955	0.26480955	0.26480955	0.5378088
188	L	0.13422714	0.13422714	0.13422714	0.27260548
189	V	0.27971575	0.27971575	0.27971575	0.56808215
190	K	0.3413437	0.3413437	0.3413437	0.69324404
191	A	0.23716636	0.23716636	0.23716636	0.4816675
192	L	0.23405886	0.23405886	0.23405886	0.47535637
193	V	0.18599215	0.18599215	0.18599215	0.37773642
194	S	0.1783971	0.1783971	0.1783971	0.36231142
195	L	0.3922152	0.3922152	0.3922152	0.7965603
196	D	0.40941656	0.40941656	0.40941656	0.831495
197	P	0.39925116	0.39925116	0.39925116	0.81084985
198	G	0.4021248	0.4021248	0.4021248	0.816686
199	E	0.41449943	0.41449943	0.41449943	0.8418179
200	E	0.4366574	0.4366574	0.4366574	0.8868191
201	M	0.4388725	0.4388725	0.4388725	0.89131784
202	E	0.41158882	0.41158882	0.41158882	0.8359067
203	L	0.41981286	0.41981286	0.41981286	0.8526091
204	L	0.40290406	0.40290406	0.40290406	0.8182686
205	K	0.35597655	0.35597655	0.35597655	0.72296226
206	K	0.39462402	0.39462402	0.39462402	0.80145246
207	H	0.37771475	0.37771475	0.37771475	0.76711094
208	F	0.23043908	0.23043908	0.23043908	0.46800488
209	Q	0.3800948	0.3800948	0.3800948	0.77194464
210	E	0.4084649	0.4084649	0.4084649	0.82956225
211	F	0.29338247	0.29338247	0.29338247	0.59583825
212	I	0.27477208	0.27477208	0.27477208	0.55804193
213	S	0.3483261	0.3483261	0.3483261	0.70742476
214	G	0.21627761	0.21627761	0.21627761	0.43924397
215	L	0.1979513	0.1979513	0.1979513	0.40202457
216	M	0.24614573	0.24614573	0.24614573	0.49990392
217	S	0.20201164	0.20201164	0.20201164	0.41027084
218	L	0.1999338	0.1999338	0.1999338	0.4060509
219	P	0.26521108	0.26521108	0.26521108	0.5386242
220	I	0.24243669	0.24243669	0.24243669	0.49237114
221	K	0.3235137	0.3235137	0.3235137	0.65703255
222	L	0.16414963	0.16414963	0.16414963	0.33337584
223	P	0.22746356	0.22746356	0.22746356	0.4619618
224	G	0.20736587	0.20736587	0.20736587	0.42114487
225	T	0.12449337	0.12449337	0.12449337	0.2528369
226	K	0.30398732	0.30398732	0.30398732	0.61737597
227	L	0.20536934	0.20536934	0.20536934	0.41709006
228	Y	0.26414052	0.26414052	0.26414052	0.53645
229	R	0.344334	0.344334	0.344334	0.6993171
230	S	0.18185776	0.18185776	0.18185776	0.3693398
231	L	0.23574811	0.23574811	0.23574811	0.47878712
232	Q	0.31591165	0.31591165	0.31591165	0.6415934
233	A	0.27349937	0.27349937	0.27349937	0.5554572
234	K	0.30719724	0.30719724	0.30719724	0.62389505
235	K	0.38191608	0.38191608	0.38191608	0.7756435
236	K	0.39045417	0.39045417	0.39045417	0.7929838
237	L	0.28281623	0.28281623	0.28281623	0.574379
238	V	0.3568632	0.3568632	0.3568632	0.724763
239	K	0.39421493	0.39421493	0.39421493	0.8006216
240	L	0.3845478	0.3845478	0.3845478	0.7809884
241	V	0.3350882	0.3350882	0.3350882	0.68053955
242	K	0.43202123	0.43202123	0.43202123	0.87740344
243	G	0.4298759	0.4298759	0.4298759	0.87304646
244	T	0.37686333	0.37686333	0.37686333	0.7653818
245	I	0.3353779	0.3353779	0.3353779	0.6811279
246	Q	0.44074488	0.44074488	0.44074488	0.8951205
247	A	0.46352345	0.46352345	0.46352345	0.9413821
248	R	0.34911358	0.34911358	0.34911358	0.7090241
249	R	0.3805378	0.3805378	0.3805378	0.7728444
250	N	0.44613534	0.44613534	0.44613534	0.90606815
251	N	0.43728176	0.43728176	0.43728176	0.88808715
252	G	0.4178675	0.4178675	0.4178675	0.84865826
253	I	0.4442758	0.4442758	0.4442758	0.90229154
254	S	0.44964862	0.44964862	0.44964862	0.91320336
255	K	0.44621518	0.44621518	0.44621518	0.90623033
256	V	0.4330889	0.4330889	0.4330889	0.8795718
257	P	0.42967528	0.42967528	0.42967528	0.872639
258	K	0.40385348	0.40385348	0.40385348	0.8201968
259	D	0.2709225	0.2709225	0.2709225	0.55022377
260	V	0.21892439	0.21892439	0.21892439	0.4446194
261	V	0.27352008	0.27352008	0.27352008	0.5554992
262	D	0.32352486	0.32352486	0.32352486	0.65705526
263	V	0.40758196	0.40758196	0.40758196	0.82776904
264	L	0.33677322	0.33677322	0.33677322	0.6839617
265	L	0.40257978	0.40257978	0.40257978	0.81761
266	N	0.46105358	0.46105358	0.46105358	0.936366
267	D	0.456533	0.456533	0.456533	0.92718506
268	A	0.44378015	0.44378015	0.44378015	0.90128493
269	S	0.43923035	0.43923035	0.43923035	0.8920446
270	E	0.44118237	0.44118237	0.44118237	0.896009
271	R	0.43932468	0.43932468	0.43932468	0.8922362
272	L	0.3991984	0.3991984	0.3991984	0.8107427
273	T	0.44735324	0.44735324	0.44735324	0.9085416
274	D	0.39810708	0.39810708	0.39810708	0.8085263
275	D	0.41843462	0.41843462	0.41843462	0.84981
276	L	0.26887366	0.26887366	0.26887366	0.5460627
277	I	0.33105993	0.33105993	0.33105993	0.67235845
278	A	0.33148196	0.33148196	0.33148196	0.67321557
279	D	0.21980721	0.21980721	0.21980721	0.44641232
280	N	0.14036056	0.14036056	0.14036056	0.28506202
281	I	0.21855567	0.21855567	0.21855567	0.44387054
282	I	0.2113362	0.2113362	0.2113362	0.4292083
283	D	0.14804833	0.14804833	0.14804833	0.3006753
284	M	0.21756594	0.21756594	0.21756594	0.44186047
285	M	0.13976516	0.13976516	0.13976516	0.2838528
286	I	0.083235726	0.083235726	0.083235726	0.16904566
287	P	0.13547693	0.13547693	0.13547693	0.2751437
288	G	0.20970255	0.20970255	0.20970255	0.4258905
289	E	0.17410426	0.17410426	0.17410426	0.353593
290	D	0.2077379	0.2077379	0.2077379	0.42190042
291	S	0.14072114	0.14072114	0.14072114	0.28579432
292	V	0.15876457	0.15876457	0.15876457	0.3224392
293	P	0.15325572	0.15325572	0.15325572	0.3112511
294	L	0.16472936	0.16472936	0.16472936	0.33455324
295	L	0.1949085	0.1949085	0.1949085	0.39584488
296	M	0.23580879	0.23580879	0.23580879	0.47891036
297	T	0.1665783	0.1665783	0.1665783	0.3383083
298	L	0.13471615	0.13471615	0.13471615	0.27359864
299	A	0.19079873	0.19079873	0.19079873	0.38749823
300	V	0.17385697	0.17385697	0.17385697	0.35309076
301	K	0.1758769	0.1758769	0.1758769	0.35719308
302	Y	0.2185663	0.2185663	0.2185663	0.44389212
303	L	0.17500365	0.17500365	0.17500365	0.35541958
304	S	0.27005976	0.27005976	0.27005976	0.54847157
305	E	0.36286688	0.36286688	0.36286688	0.736956
306	C	0.26776806	0.26776806	0.26776806	0.5438173
307	P	0.38149166	0.38149166	0.38149166	0.7747816
308	A	0.32782185	0.32782185	0.32782185	0.66578215
309	A	0.22388032	0.22388032	0.22388032	0.45468453
310	L	0.2864367	0.2864367	0.2864367	0.5817319
311	Q	0.42527878	0.42527878	0.42527878	0.86371
312	Q	0.2718676	0.2718676	0.2718676	0.55214316
313	L	0.21691413	0.21691413	0.21691413	0.4405367
314	T	0.36774975	0.36774975	0.36774975	0.7468728
315	E	0.42108873	0.42108873	0.42108873	0.8552003
316	E	0.28245348	0.28245348	0.28245348	0.5736423
317	N	0.179472	0.179472	0.179472	0.36449447
318	M	0.44052806	0.44052806	0.44052806	0.8946802
319	K	0.4186862	0.4186862	0.4186862	0.850321
320	L	0.30498123	0.30498123	0.30498123	0.61939454
321	K	0.40841	0.40841	0.40841	0.8294508
322	K	0.45280266	0.45280266	0.45280266	0.919609
323	L	0.39948392	0.39948392	0.39948392	0.8113225
324	K	0.35591394	0.35591394	0.35591394	0.7228351
325	D	0.40557286	0.40557286	0.40557286	0.82368875
326	K	0.41376793	0.41376793	0.41376793	0.8403323
327	L	0.3873408	0.3873408	0.3873408	0.7866608
328	G	0.39614436	0.39614436	0.39614436	0.80454016
329	E	0.39690343	0.39690343	0.39690343	0.8060818
330	S	0.419953	0.419953	0.419953	0.8528937
331	L	0.32527825	0.32527825	0.32527825	0.6606163
332	C	0.36240408	0.36240408	0.36240408	0.7360161
333	W	0.2396683	0.2396683	0.2396683	0.48674873
334	S	0.36021098	0.36021098	0.36021098	0.7315621
335	D	0.32396218	0.32396218	0.32396218	0.6579434
336	Y	0.29363564	0.29363564	0.29363564	0.59635246
337	L	0.32034475	0.32034475	0.32034475	0.6505967
338	S	0.33850345	0.33850345	0.33850345	0.6874757
339	L	0.11708474	0.11708474	0.11708474	0.23779052
340	P	0.3212976	0.3212976	0.3212976	0.6525318
341	F	0.12921435	0.12921435	0.12921435	0.26242486
342	T	0.029301766	0.029301766	0.029301766	0.05950974
343	Q	0.18871741	0.18871741	0.18871741	0.38327122
344	T	0.20118712	0.20118712	0.20118712	0.40859628
345	V	0.10721397	0.10721397	0.10721397	0.21774371
346	I	0.097282246	0.097282246	0.097282246	0.19757311
347	T	0.23933503	0.23933503	0.23933503	0.48607188
348	E	0.1545659	0.1545659	0.1545659	0.313912
349	T	-0.025873989	0.025873989	0.025873989	0.052548174
350	L	-0.04621558	0.04621558	0.04621558	0.09386045
351	R	0.13713485	0.13713485	0.13713485	0.2785108
352	M	0.1615701	0.1615701	0.1615701	0.32813704
353	G	0.10050014	0.10050014	0.10050014	0.2041084
354	N	0.09858362	0.09858362	0.09858362	0.2002161
355	I	0.15168253	0.15168253	0.15168253	0.3080561
356	I	0.14482595	0.14482595	0.14482595	0.2941309
357	I	0.058405254	0.058405254	0.058405254	0.11861679
358	G	0.07576029	0.07576029	0.07576029	0.1538636
359	V	-0.0039337636	0.0039337636	0.0039337636	0.007989185
360	M	0.16385032	0.16385032	0.16385032	0.332768
361	R	-0.00197437	0.00197437	0.00197437	0.004009801
362	K	0.253342	0.253342	0.253342	0.51451904
363	A	0.035757273	0.035757273	0.035757273	0.0726204
364	I	0.2323401	0.2323401	0.2323401	0.47186568
365	K	0.2983861	0.2983861	0.2983861	0.6060003
366	D	0.31866533	0.31866533	0.31866533	0.6471859
367	V	0.20748639	0.20748639	0.20748639	0.42138964
368	E	0.30051538	0.30051538	0.30051538	0.6103247
369	V	0.2107723	0.2107723	0.2107723	0.4280631
370	K	0.24693222	0.24693222	0.24693222	0.50150126
371	G	0.2995289	0.2995289	0.2995289	0.60832125
372	Y	0.2675676	0.2675676	0.2675676	0.5434102
373	L	0.3138706	0.3138706	0.3138706	0.6374482
374	I	0.10474262	0.10474262	0.10474262	0.21272457
375	P	0.11637576	0.11637576	0.11637576	0.23635063
376	K	0.056059103	0.056059103	0.056059103	0.11385193
377	G	0.06667865	0.06667865	0.06667865	0.13541944
378	W	-0.035398934	0.035398934	0.035398934	0.07189264
379	C	0.18451491	0.18451491	0.18451491	0.37473625
380	V	0.14371924	0.14371924	0.14371924	0.29188323
381	F	0.11169469	0.11169469	0.11169469	0.22684373
382	A	0.009285191	0.009285191	0.009285191	0.018857542
383	N	0.05757257	0.05757257	0.05757257	0.116925664
384	F	0.062624685	0.062624685	0.062624685	0.12718615
385	R	0.17226978	0.17226978	0.17226978	0.34986728
386	S	0.20470497	0.20470497	0.20470497	0.4157408
387	V	0.068458475	0.068458475	0.068458475	0.13903414
388	H	-0.1051513	0.1051513	0.1051513	0.21355459
389	L	0.17115796	0.17115796	0.17115796	0.34760925
390	D	0.25081736	0.25081736	0.25081736	0.50939167
391	D	0.31521758	0.31521758	0.31521758	0.6401838
392	K	0.39280796	0.39280796	0.39280796	0.7977642
393	N	0.21634138	0.21634138	0.21634138	0.43937346
394	Y	0.16122761	0.16122761	0.16122761	0.32744145
395	D	0.35750666	0.35750666	0.35750666	0.7260698
396	W	0.3150495	0.3150495	0.3150495	0.63984245
397	P	0.13093448	0.13093448	0.13093448	0.2659183
398	Y	0.24945006	0.24945006	0.24945006	0.50661474
399	Q	0.34256798	0.34256798	0.34256798	0.69573045
400	F	0.049127735	0.049127735	0.049127735	0.09977483
401	N	0.16789825	0.16789825	0.16789825	0.34098902
402	P	-0.0076733376	0.0076733376	0.0076733376	0.0155839855
403	W	0.16754021	0.16754021	0.16754021	0.34026188
404	R	0.1517702	0.1517702	0.1517702	0.30823416
405	W	0.08255494	0.08255494	0.08255494	0.16766302
406	Q	0.25499955	0.25499955	0.25499955	0.5178854
407	D	0.36841202	0.36841202	0.36841202	0.74821776
408	K	0.45341736	0.45341736	0.45341736	0.9208574
409	D	0.4338859	0.4338859	0.4338859	0.8811904
410	M	0.417239	0.417239	0.417239	0.84738183
411	S	0.4356518	0.4356518	0.4356518	0.8847769
412	S	0.39050993	0.39050993	0.39050993	0.793097
413	S	0.37857607	0.37857607	0.37857607	0.7688602
414	N	0.39860305	0.39860305	0.39860305	0.80953354
415	F	0.16611382	0.16611382	0.16611382	0.337365
416	T	0.21526772	0.21526772	0.21526772	0.43719295
417	P	0.118477054	0.118477054	0.118477054	0.24061821
418	F	0.060733937	0.060733937	0.060733937	0.12334617
419	G	-0.026868315	0.026868315	0.026868315	0.05456758
420	G	0.03664675	0.03664675	0.03664675	0.07442686
421	G	0.039121576	0.039121576	0.039121576	0.07945305
422	Q	0.04296789	0.04296789	0.04296789	0.087264635
423	R	-0.050859664	0.050859664	0.050859664	0.10329225
424	L	-0.05158128	0.05158128	0.05158128	0.10475779
425	C	0.001085761	0.001085761	0.001085761	0.002205101
426	P	-0.050365347	0.050365347	0.050365347	0.10228833
427	G	0.07956696	0.07956696	0.07956696	0.16159466
428	L	0.010148237	0.010148237	0.010148237	0.020610325
429	D	0.17672828	0.17672828	0.17672828	0.35892218
430	L	0.08716248	0.08716248	0.08716248	0.17702061
431	A	0.028948892	0.028948892	0.028948892	0.058793075
432	R	0.22443366	0.22443366	0.22443366	0.4558083
433	L	0.20013726	0.20013726	0.20013726	0.4064641
434	E	0.1612811	0.1612811	0.1612811	0.32755008
435	A	0.052013792	0.052013792	0.052013792	0.105636194
436	S	0.17414457	0.17414457	0.17414457	0.35367483
437	I	0.22224565	0.22224565	0.22224565	0.4513646
438	F	0.17560393	0.17560393	0.17560393	0.3566387
439	L	0.19240977	0.19240977	0.19240977	0.39077014
440	H	0.19769873	0.19769873	0.19769873	0.4015116
441	P	0.39927974	0.39927974	0.39927974	0.8109079
442	F	0.25277936	0.25277936	0.25277936	0.51337636
443	V	0.29157147	0.29157147	0.29157147	0.5921603
444	T	0.30342335	0.30342335	0.30342335	0.61623055
445	Q	0.46874383	0.46874383	0.46874383	0.95198435
446	F	0.41423425	0.41423425	0.41423425	0.8412794
447	R	0.49238607	0.49238607	0.49238607	1.0
