## Supplementary material for "The N-Terminus of *Sophora tonkinensis* Cytochrome P450s Evolves Neutrally yet Encodes Rich Functional Information: A Protein Language Model Analysis": Dataset S1: StonChr2BG045330.1_residue_importance.csv

position	amino_acid	cosine_similarity	abs_cosine	final_score	final_score_norm
1	M	0.47771937	0.47771937	0.47771937	0.87378305
2	A	0.4148337	0.4148337	0.4148337	0.75876063
3	I	0.47789755	0.47789755	0.47789755	0.87410897
4	E	0.49673155	0.49673155	0.49673155	0.90855765
5	L	0.5018354	0.5018354	0.5018354	0.917893
6	T	0.5079259	0.5079259	0.5079259	0.929033
7	G	0.5051415	0.5051415	0.5051415	0.92394006
8	P	0.5074067	0.5074067	0.5074067	0.9280833
9	S	0.5148981	0.5148981	0.5148981	0.94178563
10	W	0.5279494	0.5279494	0.5279494	0.96565735
11	V	0.50945157	0.50945157	0.50945157	0.9318235
12	S	0.5376334	0.5376334	0.5376334	0.9833701
13	T	0.5392867	0.5392867	0.5392867	0.98639405
14	S	0.5410088	0.5410088	0.5410088	0.9895439
15	A	0.52679086	0.52679086	0.52679086	0.9635383
16	T	0.5441738	0.5441738	0.5441738	0.9953329
17	W	0.5444871	0.5444871	0.5444871	0.99590605
18	L	0.5294315	0.5294315	0.5294315	0.9683683
19	A	0.52760506	0.52760506	0.52760506	0.9650275
20	T	0.5387869	0.5387869	0.5387869	0.9854799
21	F	0.5467254	0.5467254	0.5467254	1.0
22	A	0.52001977	0.52001977	0.52001977	0.9511535
23	I	0.53488076	0.53488076	0.53488076	0.9783353
24	I	0.5277603	0.5277603	0.5277603	0.9653115
25	L	0.5274965	0.5274965	0.5274965	0.964829
26	L	0.53901863	0.53901863	0.53901863	0.9859038
27	F	0.53575885	0.53575885	0.53575885	0.9799414
28	Y	0.5416955	0.5416955	0.5416955	0.9907999
29	R	0.532485	0.532485	0.532485	0.9739533
30	H	0.536385	0.536385	0.536385	0.9810867
31	L	0.50907254	0.50907254	0.50907254	0.93113023
32	R	0.4977057	0.4977057	0.4977057	0.9103395
33	L	0.49207923	0.49207923	0.49207923	0.90004826
34	R	0.4807855	0.4807855	0.4807855	0.8793912
35	Q	0.51119745	0.51119745	0.51119745	0.9350168
36	Y	0.46199703	0.46199703	0.46199703	0.8450257
37	N	0.40221444	0.40221444	0.40221444	0.7356791
38	L	0.3277557	0.3277557	0.3277557	0.5994887
39	P	0.21374883	0.21374883	0.21374883	0.39096195
40	P	0.2731471	0.2731471	0.2731471	0.49960566
41	G	0.2197138	0.2197138	0.2197138	0.40187234
42	P	0.15392509	0.15392509	0.15392509	0.28154004
43	K	0.18438406	0.18438406	0.18438406	0.3372517
44	P	0.11028025	0.11028025	0.11028025	0.2017105
45	W	-0.016670195	0.016670195	0.016670195	0.030490985
46	P	0.13456416	0.13456416	0.13456416	0.24612752
47	I	-0.039140843	0.039140843	0.039140843	0.071591415
48	I	-0.053762373	0.053762373	0.053762373	0.09833524
49	G	0.12144196	0.12144196	0.12144196	0.22212607
50	N	-0.0022010151	0.0022010151	0.0022010151	0.0040258146
51	L	0.01945767	0.01945767	0.01945767	0.035589475
52	N	0.05711707	0.05711707	0.05711707	0.10447122
53	L	0.1580004	0.1580004	0.1580004	0.28899407
54	I	0.18805034	0.18805034	0.18805034	0.34395757
55	G	0.19113372	0.19113372	0.19113372	0.3495973
56	P	0.2692459	0.2692459	0.2692459	0.4924701
57	L	0.17956841	0.17956841	0.17956841	0.32844353
58	P	0.2428381	0.2428381	0.2428381	0.44416833
59	H	0.03760608	0.03760608	0.03760608	0.06878422
60	R	0.27997777	0.27997777	0.27997777	0.51209944
61	S	0.23135652	0.23135652	0.23135652	0.42316768
62	I	0.20848544	0.20848544	0.20848544	0.38133484
63	H	0.29501212	0.29501212	0.29501212	0.53959835
64	A	0.41312525	0.41312525	0.41312525	0.75563574
65	L	0.30428493	0.30428493	0.30428493	0.55655897
66	S	0.23376478	0.23376478	0.23376478	0.42757258
67	R	0.42431885	0.42431885	0.42431885	0.77610964
68	K	0.37626705	0.37626705	0.37626705	0.6882194
69	Y	0.3212676	0.3212676	0.3212676	0.5876215
70	G	0.20753363	0.20753363	0.20753363	0.3795939
71	P	0.30938593	0.30938593	0.30938593	0.56588906
72	I	0.05250913	0.05250913	0.05250913	0.09604297
73	M	-0.027932946	0.027932946	0.027932946	0.05109136
74	H	0.1481307	0.1481307	0.1481307	0.27094167
75	V	0.1561091	0.1561091	0.1561091	0.28553474
76	W	0.24024023	0.24024023	0.24024023	0.43941665
77	F	0.13314717	0.13314717	0.13314717	0.24353573
78	G	0.18304619	0.18304619	0.18304619	0.33480462
79	F	0.18566829	0.18566829	0.18566829	0.33960062
80	N	0.16654089	0.16654089	0.16654089	0.30461526
81	P	0.2520729	0.2520729	0.2520729	0.46105942
82	V	0.09322525	0.09322525	0.09322525	0.17051567
83	V	0.044048775	0.044048775	0.044048775	0.08056837
84	V	-0.036936216	0.036936216	0.036936216	0.06755899
85	G	0.072903186	0.072903186	0.072903186	0.13334516
86	S	-0.019955851	0.019955851	0.019955851	0.036500685
87	S	0.117828935	0.117828935	0.117828935	0.21551758
88	I	0.16746221	0.16746221	0.16746221	0.3063004
89	E	0.36279303	0.36279303	0.36279303	0.6635745
90	M	0.13845377	0.13845377	0.13845377	0.25324187
91	A	0.092718914	0.092718914	0.092718914	0.16958955
92	K	0.23143937	0.23143937	0.23143937	0.42331922
93	A	0.2837244	0.2837244	0.2837244	0.5189523
94	M	-0.000813614	0.000813614	0.000813614	0.0014881584
95	L	-0.06705144	0.06705144	0.06705144	0.1226419
96	K	-0.042063136	0.042063136	0.042063136	0.0769365
97	T	0.016784806	0.016784806	0.016784806	0.030700615
98	H	-0.08457366	0.08457366	0.08457366	0.1546913
99	D	-0.05735801	0.05735801	0.05735801	0.10491192
100	A	0.0057947743	0.0057947743	0.0057947743	0.010599058
101	T	0.012819228	0.012819228	0.012819228	0.023447288
102	L	-0.10095207	0.10095207	0.10095207	0.18464857
103	A	-0.10543436	0.10543436	0.10543436	0.19284701
104	G	0.024656419	0.024656419	0.024656419	0.04509836
105	R	0.0332105	0.0332105	0.0332105	0.06074439
106	P	0.07311127	0.07311127	0.07311127	0.13372576
107	K	0.20639507	0.20639507	0.20639507	0.3775114
108	F	0.074259244	0.074259244	0.074259244	0.13582548
109	A	0.100643456	0.100643456	0.100643456	0.1840841
110	A	-0.030503778	0.030503778	0.030503778	0.0557936
111	G	0.08694772	0.08694772	0.08694772	0.15903361
112	K	0.30358478	0.30358478	0.30358478	0.55527836
113	Y	0.17566872	0.17566872	0.17566872	0.3213107
114	T	0.15689147	0.15689147	0.15689147	0.28696576
115	T	0.045441452	0.045441452	0.045441452	0.08311568
116	Y	0.09136873	0.09136873	0.09136873	0.16711996
117	N	0.097863145	0.097863145	0.097863145	0.17899872
118	Y	0.14508133	0.14508133	0.14508133	0.26536417
119	S	0.05784741	0.05784741	0.05784741	0.105807066
120	D	-0.0459823	0.0459823	0.0459823	0.08410493
121	I	0.013271519	0.013271519	0.013271519	0.024274562
122	T	-0.12864554	0.12864554	0.12864554	0.23530193
123	W	-0.0041802204	0.0041802204	0.0041802204	0.007645923
124	S	-0.10502116	0.10502116	0.10502116	0.19209124
125	Q	0.08934828	0.08934828	0.08934828	0.16342442
126	Y	-0.018281253	0.018281253	0.018281253	0.033437725
127	G	0.06093016	0.06093016	0.06093016	0.111445636
128	P	0.21936168	0.21936168	0.21936168	0.40122825
129	Y	0.12265324	0.12265324	0.12265324	0.22434159
130	W	0.0074414117	0.0074414117	0.0074414117	0.013610876
131	R	0.08631301	0.08631301	0.08631301	0.15787269
132	Q	0.09870472	0.09870472	0.09870472	0.18053801
133	A	-0.01033042	0.01033042	0.01033042	0.01889508
134	R	-0.015858037	0.015858037	0.015858037	0.029005488
135	R	0.090606205	0.090606205	0.090606205	0.16572526
136	M	0.117384784	0.117384784	0.117384784	0.2147052
137	C	0.022807894	0.022807894	0.022807894	0.041717276
138	L	0.14743046	0.14743046	0.14743046	0.26966092
139	M	0.15801616	0.15801616	0.15801616	0.2890229
140	E	0.1428152	0.1428152	0.1428152	0.26121926
141	L	0.031480238	0.031480238	0.031480238	0.057579614
142	F	-0.012983158	0.012983158	0.012983158	0.02374713
143	S	0.1176568	0.1176568	0.1176568	0.21520273
144	A	0.16233967	0.16233967	0.16233967	0.2969309
145	K	0.22056462	0.22056462	0.22056462	0.40342852
146	R	0.09437635	0.09437635	0.09437635	0.17262112
147	L	0.12843034	0.12843034	0.12843034	0.23490831
148	E	0.29142568	0.29142568	0.29142568	0.5330385
149	S	0.3038902	0.3038902	0.3038902	0.555837
150	Y	0.16725436	0.16725436	0.16725436	0.30592024
151	E	0.27422202	0.27422202	0.27422202	0.5015718
152	Y	0.2544212	0.2544212	0.2544212	0.46535465
153	I	0.19473708	0.19473708	0.19473708	0.3561881
154	R	0.089712106	0.089712106	0.089712106	0.16408989
155	N	0.35205224	0.35205224	0.35205224	0.6439288
156	Q	0.37910885	0.37910885	0.37910885	0.6934173
157	E	0.1605324	0.1605324	0.1605324	0.2936253
158	L	0.19984041	0.19984041	0.19984041	0.36552247
159	H	0.3891242	0.3891242	0.3891242	0.71173614
160	A	0.34130475	0.34130475	0.34130475	0.6242709
161	F	0.2392513	0.2392513	0.2392513	0.4376078
162	L	0.33678925	0.33678925	0.33678925	0.61601174
163	N	0.4395185	0.4395185	0.4395185	0.8039109
164	E	0.43438625	0.43438625	0.43438625	0.79452366
165	L	0.33791995	0.33791995	0.33791995	0.61807984
166	F	0.41884214	0.41884214	0.41884214	0.76609236
167	N	0.45795807	0.45795807	0.45795807	0.8376382
168	Y	0.41893777	0.41893777	0.41893777	0.76626724
169	A	0.27031043	0.27031043	0.27031043	0.4944172
170	N	0.40553564	0.40553564	0.40553564	0.7417538
171	K	0.4120904	0.4120904	0.4120904	0.75374293
172	T	0.36249492	0.36249492	0.36249492	0.66302925
173	I	0.3087927	0.3087927	0.3087927	0.564804
174	L	0.3096351	0.3096351	0.3096351	0.56634486
175	L	0.2270006	0.2270006	0.2270006	0.41520038
176	K	0.26423717	0.26423717	0.26423717	0.48330876
177	D	0.42282614	0.42282614	0.42282614	0.7733794
178	H	0.32644695	0.32644695	0.32644695	0.5970949
179	L	0.19794093	0.19794093	0.19794093	0.36204818
180	S	0.2947003	0.2947003	0.2947003	0.539028
181	T	0.33301917	0.33301917	0.33301917	0.60911596
182	L	0.1725032	0.1725032	0.1725032	0.31552073
183	S	0.15243463	0.15243463	0.15243463	0.2788139
184	L	0.21533568	0.21533568	0.21533568	0.39386442
185	N	0.3256873	0.3256873	0.3256873	0.59570545
186	V	0.21098006	0.21098006	0.21098006	0.38589767
187	I	0.020865772	0.020865772	0.020865772	0.038164996
188	S	0.14476718	0.14476718	0.14476718	0.26478958
189	R	0.2294287	0.2294287	0.2294287	0.41964155
190	M	0.09176009	0.09176009	0.09176009	0.1678358
191	V	0.12849809	0.12849809	0.12849809	0.23503223
192	L	0.09721191	0.09721191	0.09721191	0.17780757
193	G	0.17953281	0.17953281	0.17953281	0.3283784
194	K	0.3462445	0.3462445	0.3462445	0.6333061
195	K	0.27208087	0.27208087	0.27208087	0.49765545
196	Y	0.35225046	0.35225046	0.35225046	0.6442914
197	T	0.36019072	0.36019072	0.36019072	0.65881467
198	E	0.4363529	0.4363529	0.4363529	0.7981208
199	K	0.4558903	0.4558903	0.4558903	0.8338561
200	S	0.4706229	0.4706229	0.4706229	0.86080307
201	L	0.44232145	0.44232145	0.44232145	0.8090377
202	E	0.46459207	0.46459207	0.46459207	0.8497723
203	N	0.45609805	0.45609805	0.45609805	0.8342361
204	S	0.46127513	0.46127513	0.46127513	0.84370536
205	I	0.4149744	0.4149744	0.4149744	0.75901794
206	I	0.41468906	0.41468906	0.41468906	0.75849605
207	S	0.4257203	0.4257203	0.4257203	0.778673
208	P	0.39028203	0.39028203	0.39028203	0.71385384
209	D	0.42247295	0.42247295	0.42247295	0.7727334
210	E	0.41374162	0.41374162	0.41374162	0.7567631
211	F	0.32887584	0.32887584	0.32887584	0.6015375
212	K	0.37561962	0.37561962	0.37561962	0.68703526
213	K	0.44701144	0.44701144	0.44701144	0.81761605
214	M	0.33922353	0.33922353	0.33922353	0.6204642
215	L	0.27546865	0.27546865	0.27546865	0.50385195
216	D	0.3772004	0.3772004	0.3772004	0.6899266
217	E	0.33819056	0.33819056	0.33819056	0.6185748
218	L	0.26479805	0.26479805	0.26479805	0.48433465
219	F	0.21325026	0.21325026	0.21325026	0.39005005
220	L	0.30944762	0.30944762	0.30944762	0.5660019
221	L	0.23582624	0.23582624	0.23582624	0.43134314
222	N	0.2020157	0.2020157	0.2020157	0.3695012
223	G	0.10477643	0.10477643	0.10477643	0.19164361
224	V	0.10969272	0.10969272	0.10969272	0.20063587
225	L	0.14533646	0.14533646	0.14533646	0.2658308
226	N	0.063152626	0.063152626	0.063152626	0.11551069
227	I	0.14882863	0.14882863	0.14882863	0.27221826
228	G	0.074093364	0.074093364	0.074093364	0.13552208
229	D	0.030935062	0.030935062	0.030935062	0.05658245
230	F	0.08901029	0.08901029	0.08901029	0.16280621
231	I	-0.0073774126	0.0073774126	0.0073774126	0.013493817
232	P	0.115823984	0.115823984	0.115823984	0.21185039
233	W	0.18626694	0.18626694	0.18626694	0.34069562
234	I	0.14714254	0.14714254	0.14714254	0.26913428
235	N	0.24789819	0.24789819	0.24789819	0.4534236
236	F	0.24782138	0.24782138	0.24782138	0.4532831
237	L	0.19126834	0.19126834	0.19126834	0.34984353
238	D	0.18902215	0.18902215	0.18902215	0.3457351
239	L	0.22796257	0.22796257	0.22796257	0.4169599
240	Q	0.048931614	0.048931614	0.048931614	0.08949944
241	G	0.16915047	0.16915047	0.16915047	0.30938837
242	Y	0.23508543	0.23508543	0.23508543	0.42998812
243	I	0.25705057	0.25705057	0.25705057	0.47016397
244	K	0.3106782	0.3106782	0.3106782	0.56825274
245	R	0.32112932	0.32112932	0.32112932	0.5873686
246	M	0.121927306	0.121927306	0.121927306	0.2230138
247	K	0.38608804	0.38608804	0.38608804	0.7061828
248	A	0.38308004	0.38308004	0.38308004	0.7006809
249	L	0.28930977	0.28930977	0.28930977	0.52916837
250	A	0.25329778	0.25329778	0.25329778	0.4632998
251	K	0.39006057	0.39006057	0.39006057	0.7134488
252	K	0.41363788	0.41363788	0.41363788	0.7565734
253	F	0.26154777	0.26154777	0.26154777	0.47838965
254	D	0.24311785	0.24311785	0.24311785	0.44468
255	R	0.38030717	0.38030717	0.38030717	0.6956091
256	F	0.29483446	0.29483446	0.29483446	0.5392734
257	M	0.23554708	0.23554708	0.23554708	0.43083254
258	E	0.26486814	0.26486814	0.26486814	0.48446286
259	H	0.4328117	0.4328117	0.4328117	0.7916437
260	V	0.25148928	0.25148928	0.25148928	0.45999196
261	L	0.246837	0.246837	0.246837	0.4514826
262	D	0.40362713	0.40362713	0.40362713	0.738263
263	E	0.40444332	0.40444332	0.40444332	0.73975587
264	H	0.2209823	0.2209823	0.2209823	0.40419248
265	I	0.41525576	0.41525576	0.41525576	0.7595326
266	E	0.46938774	0.46938774	0.46938774	0.8585439
267	R	0.40607107	0.40607107	0.40607107	0.7427331
268	R	0.35859397	0.35859397	0.35859397	0.6558941
269	K	0.45690432	0.45690432	0.45690432	0.8357108
270	G	0.42176175	0.42176175	0.42176175	0.7714325
271	V	0.453174	0.453174	0.453174	0.82888776
272	K	0.4231373	0.4231373	0.4231373	0.7739485
273	D	0.4531552	0.4531552	0.4531552	0.82885337
274	Y	0.45233718	0.45233718	0.45233718	0.8273572
275	V	0.42215887	0.42215887	0.42215887	0.77215886
276	A	0.3586804	0.3586804	0.3586804	0.6560522
277	K	0.37896276	0.37896276	0.37896276	0.6931501
278	D	0.1563256	0.1563256	0.1563256	0.28593072
279	M	0.09451806	0.09451806	0.09451806	0.17288032
280	V	0.098231435	0.098231435	0.098231435	0.17967235
281	D	0.24011351	0.24011351	0.24011351	0.43918484
282	V	0.2885905	0.2885905	0.2885905	0.5278527
283	L	0.1832311	0.1832311	0.1832311	0.33514285
284	L	0.29319656	0.29319656	0.29319656	0.53627753
285	Q	0.44565165	0.44565165	0.44565165	0.81512886
286	L	0.4152559	0.4152559	0.4152559	0.75953287
287	A	0.35547277	0.35547277	0.35547277	0.6501852
288	E	0.40974808	0.40974808	0.40974808	0.7494587
289	D	0.39952597	0.39952597	0.39952597	0.7307617
290	P	0.40827754	0.40827754	0.40827754	0.74676895
291	T	0.41345093	0.41345093	0.41345093	0.7562314
292	L	0.38865545	0.38865545	0.38865545	0.71087873
293	E	0.3747689	0.3747689	0.3747689	0.6854792
294	V	0.3777886	0.3777886	0.3777886	0.6910025
295	K	0.40727153	0.40727153	0.40727153	0.7449289
296	L	0.37222686	0.37222686	0.37222686	0.68082964
297	E	0.40730336	0.40730336	0.40730336	0.7449871
298	R	0.34265414	0.34265414	0.34265414	0.626739
299	H	0.38105905	0.38105905	0.38105905	0.69698435
300	G	0.28858417	0.28858417	0.28858417	0.52784115
301	V	0.25590143	0.25590143	0.25590143	0.46806207
302	K	0.19283101	0.19283101	0.19283101	0.35270175
303	A	0.14126505	0.14126505	0.14126505	0.25838393
304	F	0.19366902	0.19366902	0.19366902	0.35423455
305	T	0.18055858	0.18055858	0.18055858	0.3302546
306	Q	0.15595615	0.15595615	0.15595615	0.28525499
307	D	0.13448481	0.13448481	0.13448481	0.24598238
308	L	0.12344292	0.12344292	0.12344292	0.22578596
309	I	0.100526445	0.100526445	0.100526445	0.18387009
310	A	0.045186885	0.045186885	0.045186885	0.08265006
311	G	0.07769393	0.07769393	0.07769393	0.14210778
312	G	0.22154987	0.22154987	0.22154987	0.4052306
313	T	0.086243376	0.086243376	0.086243376	0.15774533
314	E	0.15442732	0.15442732	0.15442732	0.28245866
315	S	0.11338903	0.11338903	0.11338903	0.20739667
316	S	0.08896634	0.08896634	0.08896634	0.16272582
317	A	0.083211504	0.083211504	0.083211504	0.15219982
318	V	0.12456221	0.12456221	0.12456221	0.22783323
319	T	0.1763804	0.1763804	0.1763804	0.3226124
320	V	0.19003895	0.19003895	0.19003895	0.3475949
321	E	0.19901748	0.19901748	0.19901748	0.36401725
322	W	0.13246389	0.13246389	0.13246389	0.24228597
323	A	0.19955148	0.19955148	0.19955148	0.364994
324	I	0.10380529	0.10380529	0.10380529	0.18986733
325	S	0.10802737	0.10802737	0.10802737	0.19758981
326	E	0.065773755	0.065773755	0.065773755	0.12030492
327	L	0.22831129	0.22831129	0.22831129	0.41759774
328	L	0.12192015	0.12192015	0.12192015	0.22300072
329	K	0.31264156	0.31264156	0.31264156	0.57184386
330	K	0.3324438	0.3324438	0.3324438	0.6080636
331	P	0.3945503	0.3945503	0.3945503	0.7216608
332	E	0.47873235	0.47873235	0.47873235	0.87563586
333	L	0.35642233	0.35642233	0.35642233	0.65192205
334	F	0.3376313	0.3376313	0.3376313	0.61755186
335	N	0.44894812	0.44894812	0.44894812	0.82115835
336	Q	0.5020219	0.5020219	0.5020219	0.9182341
337	A	0.2693924	0.2693924	0.2693924	0.49273804
338	T	0.4042836	0.4042836	0.4042836	0.73946375
339	E	0.47704455	0.47704455	0.47704455	0.87254876
340	E	0.35523757	0.35523757	0.35523757	0.649755
341	L	0.18810146	0.18810146	0.18810146	0.34405106
342	D	0.29980505	0.29980505	0.29980505	0.54836494
343	R	0.40805933	0.40805933	0.40805933	0.74636984
344	V	0.36748922	0.36748922	0.36748922	0.67216414
345	I	0.16193843	0.16193843	0.16193843	0.29619703
346	G	0.3040774	0.3040774	0.3040774	0.5561794
347	R	0.30683503	0.30683503	0.30683503	0.56122327
348	E	0.28791657	0.28791657	0.28791657	0.5266201
349	R	0.32012945	0.32012945	0.32012945	0.58553976
350	W	0.33264387	0.33264387	0.33264387	0.6084295
351	V	0.2111158	0.2111158	0.2111158	0.38614598
352	E	0.2988025	0.2988025	0.2988025	0.5465312
353	E	0.20435031	0.20435031	0.20435031	0.3737714
354	K	0.34585187	0.34585187	0.34585187	0.6325879
355	D	0.27374655	0.27374655	0.27374655	0.5007021
356	I	0.32419667	0.32419667	0.32419667	0.59297895
357	V	0.34671444	0.34671444	0.34671444	0.6341656
358	N	0.31071973	0.31071973	0.31071973	0.5683287
359	L	0.1679282	0.1679282	0.1679282	0.30715275
360	P	0.29298347	0.29298347	0.29298347	0.53588784
361	Y	0.22170533	0.22170533	0.22170533	0.405515
362	I	0.096612036	0.096612036	0.096612036	0.17671035
363	N	0.26803318	0.26803318	0.26803318	0.49025193
364	A	0.14695697	0.14695697	0.14695697	0.26879483
365	I	0.09847797	0.09847797	0.09847797	0.18012327
366	A	0.14548379	0.14548379	0.14548379	0.2661003
367	K	0.13943554	0.13943554	0.13943554	0.25503764
368	E	0.07866224	0.07866224	0.07866224	0.14387888
369	A	0.018668968	0.018668968	0.018668968	0.034146883
370	M	-0.0048789126	0.0048789126	0.0048789126	0.008923882
371	R	0.107111156	0.107111156	0.107111156	0.195914
372	L	-0.013906795	0.013906795	0.013906795	0.025436526
373	H	0.034439627	0.034439627	0.034439627	0.06299255
374	P	0.094015285	0.094015285	0.094015285	0.17196071
375	V	-0.017556079	0.017556079	0.017556079	0.032111328
376	A	-0.02638675	0.02638675	0.02638675	0.048263263
377	P	0.08584306	0.08584306	0.08584306	0.15701312
378	M	0.098042764	0.098042764	0.098042764	0.17932725
379	L	0.0031112449	0.0031112449	0.0031112449	0.00569069
380	V	-0.04455992	0.04455992	0.04455992	0.08150329
381	P	0.04387243	0.04387243	0.04387243	0.08024583
382	R	0.04167621	0.04167621	0.04167621	0.076228775
383	M	0.18551554	0.18551554	0.18551554	0.33932123
384	A	-0.024039743	0.024039743	0.024039743	0.043970417
385	R	0.15272751	0.15272751	0.15272751	0.2793496
386	E	0.29527164	0.29527164	0.29527164	0.54007304
387	D	0.3257169	0.3257169	0.3257169	0.59575963
388	C	0.17977129	0.17977129	0.17977129	0.3288146
389	N	0.31666908	0.31666908	0.31666908	0.57921046
390	I	0.2867356	0.2867356	0.2867356	0.52446
391	D	0.2976136	0.2976136	0.2976136	0.54435664
392	G	0.35234392	0.35234392	0.35234392	0.64446235
393	Y	0.2790288	0.2790288	0.2790288	0.5103637
394	D	0.3288248	0.3288248	0.3288248	0.6014441
395	I	0.14149033	0.14149033	0.14149033	0.25879598
396	P	0.17603879	0.17603879	0.17603879	0.32198757
397	K	0.18724228	0.18724228	0.18724228	0.3424796
398	G	0.11972275	0.11972275	0.11972275	0.2189815
399	T	0.025488509	0.025488509	0.025488509	0.046620313
400	Q	0.114382826	0.114382826	0.114382826	0.2092144
401	V	0.11326746	0.11326746	0.11326746	0.20717432
402	L	0.08197009	0.08197009	0.08197009	0.14992918
403	V	-0.03411776	0.03411776	0.03411776	0.062403828
404	N	0.0055922437	0.0055922437	0.0055922437	0.010228615
405	I	-0.06910651	0.06910651	0.06910651	0.12640077
406	W	0.062850036	0.062850036	0.062850036	0.11495723
407	T	0.071496174	0.071496174	0.071496174	0.13077164
408	I	0.118522115	0.118522115	0.118522115	0.21678546
409	G	-0.020524556	0.020524556	0.020524556	0.037540887
410	R	0.105565585	0.105565585	0.105565585	0.19308704
411	D	0.22007547	0.22007547	0.22007547	0.40253383
412	P	0.3236145	0.3236145	0.3236145	0.5919142
413	K	0.36353913	0.36353913	0.36353913	0.66493917
414	L	0.19147488	0.19147488	0.19147488	0.3502213
415	W	0.18648936	0.18648936	0.18648936	0.34110242
416	N	0.3650655	0.3650655	0.3650655	0.667731
417	N	0.35948765	0.35948765	0.35948765	0.65752876
418	P	0.22192632	0.22192632	0.22192632	0.40591916
419	D	0.31939682	0.31939682	0.31939682	0.5841997
420	E	0.3770064	0.3770064	0.3770064	0.6895718
421	F	0.12635246	0.12635246	0.12635246	0.23110773
422	Q	0.3425574	0.3425574	0.3425574	0.62656206
423	P	0.16080722	0.16080722	0.16080722	0.29412794
424	E	0.325698	0.325698	0.325698	0.595725
425	R	0.20926599	0.20926599	0.20926599	0.38276252
426	F	0.07927638	0.07927638	0.07927638	0.1450022
427	L	0.28380665	0.28380665	0.28380665	0.51910275
428	G	0.366858	0.366858	0.366858	0.67100966
429	K	0.4363588	0.4363588	0.4363588	0.7981316
430	D	0.4400842	0.4400842	0.4400842	0.8049456
431	I	0.3975498	0.3975498	0.3975498	0.72714716
432	D	0.33432475	0.33432475	0.33432475	0.61150396
433	V	0.27074513	0.27074513	0.27074513	0.4952123
434	K	0.29732078	0.29732078	0.29732078	0.54382104
435	G	0.2715662	0.2715662	0.2715662	0.49671412
436	H	0.35174403	0.35174403	0.35174403	0.6433651
437	D	0.31361148	0.31361148	0.31361148	0.57361794
438	Y	0.2623156	0.2623156	0.2623156	0.47979406
439	E	0.22035916	0.22035916	0.22035916	0.40305272
440	L	0.12715042	0.12715042	0.12715042	0.23256724
441	L	0.09411602	0.09411602	0.09411602	0.17214495
442	P	0.09040772	0.09040772	0.09040772	0.16536221
443	F	0.08397146	0.08397146	0.08397146	0.15358983
444	G	0.01920633	0.01920633	0.01920633	0.035129756
445	A	-0.061462145	0.061462145	0.061462145	0.112418674
446	G	0.043270428	0.043270428	0.043270428	0.079144716
447	R	0.0025441474	0.0025441474	0.0025441474	0.004653428
448	R	-0.011831613	0.011831613	0.011831613	0.02164087
449	M	-0.025003774	0.025003774	0.025003774	0.045733698
450	C	0.088743106	0.088743106	0.088743106	0.16231751
451	P	-0.041467432	0.041467432	0.041467432	0.07584691
452	G	0.14256483	0.14256483	0.14256483	0.26076132
453	Y	0.08354411	0.08354411	0.08354411	0.15280817
454	P	0.1038157	0.1038157	0.1038157	0.18988636
455	L	0.060896922	0.060896922	0.060896922	0.111384846
456	G	0.117576145	0.117576145	0.117576145	0.21505521
457	L	0.15298526	0.15298526	0.15298526	0.27982104
458	K	0.20478904	0.20478904	0.20478904	0.37457386
459	V	0.06762233	0.06762233	0.06762233	0.12368609
460	I	0.11155676	0.11155676	0.11155676	0.20404533
461	Q	0.20629476	0.20629476	0.20629476	0.37732792
462	A	0.19495016	0.19495016	0.19495016	0.35657784
463	S	0.1571596	0.1571596	0.1571596	0.28745618
464	L	0.18385524	0.18385524	0.18385524	0.33628443
465	A	0.16008209	0.16008209	0.16008209	0.29280162
466	N	0.15998381	0.15998381	0.15998381	0.29262188
467	L	0.19786201	0.19786201	0.19786201	0.36190382
468	L	0.16982926	0.16982926	0.16982926	0.3106299
469	H	0.22825962	0.22825962	0.22825962	0.41750324
470	G	0.22938482	0.22938482	0.22938482	0.41956133
471	F	0.20394002	0.20394002	0.20394002	0.37302095
472	N	0.36156148	0.36156148	0.36156148	0.6613219
473	W	0.14685635	0.14685635	0.14685635	0.2686108
474	R	0.4181722	0.4181722	0.4181722	0.764867
475	L	0.25905946	0.25905946	0.25905946	0.47383836
476	P	0.30622122	0.30622122	0.30622122	0.5601006
477	N	0.3817926	0.3817926	0.3817926	0.6983261
478	H	0.38894862	0.38894862	0.38894862	0.71141493
479	M	0.3381009	0.3381009	0.3381009	0.6184108
480	K	0.3790375	0.3790375	0.3790375	0.6932868
481	K	0.4016319	0.4016319	0.4016319	0.7346136
482	E	0.3454859	0.3454859	0.3454859	0.6319185
483	D	0.36054784	0.36054784	0.36054784	0.6594679
484	L	0.31036797	0.31036797	0.31036797	0.5676853
485	N	0.30477485	0.30477485	0.30477485	0.55745506
486	M	0.21781576	0.21781576	0.21781576	0.39840066
487	E	0.30076915	0.30076915	0.30076915	0.5501284
488	E	0.1344302	0.1344302	0.1344302	0.24588248
489	I	0.28052074	0.28052074	0.28052074	0.5130926
490	F	0.26588187	0.26588187	0.26588187	0.48631704
491	G	0.12607346	0.12607346	0.12607346	0.23059742
492	L	0.12786584	0.12786584	0.12786584	0.2338758
493	S	0.113768905	0.113768905	0.113768905	0.2080915
494	T	0.11542295	0.11542295	0.11542295	0.21111687
495	P	0.17681094	0.17681094	0.17681094	0.3233999
496	K	0.12101477	0.12101477	0.12101477	0.2213447
497	K	0.15075932	0.15075932	0.15075932	0.27574962
498	F	0.2603668	0.2603668	0.2603668	0.47622958
499	P	0.2777869	0.2777869	0.2777869	0.5080922
500	L	0.23184204	0.23184204	0.23184204	0.42405576
501	E	0.39557225	0.39557225	0.39557225	0.72353005
502	V	0.22782965	0.22782965	0.22782965	0.41671678
503	V	0.42218962	0.42218962	0.42218962	0.7722151
504	V	0.3585815	0.3585815	0.3585815	0.65587133
505	D	0.4417163	0.4417163	0.4417163	0.8079308
506	P	0.35787395	0.35787395	0.35787395	0.65457714
507	R	0.3424317	0.3424317	0.3424317	0.62633216
508	L	0.3417705	0.3417705	0.3417705	0.6251228
509	P	0.4028769	0.4028769	0.4028769	0.7368908
510	H	0.4840047	0.4840047	0.4840047	0.88527936
511	H	0.4475584	0.4475584	0.4475584	0.81861645
512	L	0.39559284	0.39559284	0.39559284	0.7235677
513	Y	0.439359	0.439359	0.439359	0.80361915
514	S	0.4739151	0.4739151	0.4739151	0.86682475
515	L	0.44852006	0.44852006	0.44852006	0.8203754
