## Supplementary material for "The N-Terminus of *Sophora tonkinensis* Cytochrome P450s Evolves Neutrally yet Encodes Rich Functional Information: A Protein Language Model Analysis": Dataset S1: StonChr2BG045380.1_residue_importance.csv

position	amino_acid	cosine_similarity	abs_cosine	final_score	final_score_norm
1	M	0.46410528	0.46410528	0.46410528	0.8697172
2	S	0.42444602	0.42444602	0.42444602	0.7953971
3	I	0.48400798	0.48400798	0.48400798	0.9070142
4	E	0.4893557	0.4893557	0.4893557	0.91703564
5	L	0.48923406	0.48923406	0.48923406	0.91680765
6	V	0.48629415	0.48629415	0.48629415	0.9112984
7	A	0.48308337	0.48308337	0.48308337	0.9052815
8	P	0.5063292	0.5063292	0.5063292	0.9488433
9	G	0.5018408	0.5018408	0.5018408	0.9404322
10	W	0.52723765	0.52723765	0.52723765	0.98802507
11	V	0.5096746	0.5096746	0.5096746	0.9551125
12	S	0.5297097	0.5297097	0.5297097	0.9926576
13	T	0.5336278	0.5336278	0.5336278	1.0
14	L	0.52814275	0.52814275	0.52814275	0.9897212
15	A	0.512709	0.512709	0.512709	0.9607989
16	T	0.5283522	0.5283522	0.5283522	0.9901137
17	L	0.51445246	0.51445246	0.51445246	0.964066
18	L	0.5029915	0.5029915	0.5029915	0.9425886
19	A	0.50392294	0.50392294	0.50392294	0.9443341
20	T	0.51827496	0.51827496	0.51827496	0.9712293
21	F	0.5171798	0.5171798	0.5171798	0.969177
22	A	0.4949162	0.4949162	0.4949162	0.9274558
23	V	0.50674343	0.50674343	0.50674343	0.9496196
24	L	0.4944518	0.4944518	0.4944518	0.9265855
25	L	0.50215304	0.50215304	0.50215304	0.9410174
26	L	0.5119097	0.5119097	0.5119097	0.95930105
27	F	0.5090559	0.5090559	0.5090559	0.95395315
28	R	0.5069242	0.5069242	0.5069242	0.9499584
29	R	0.5046432	0.5046432	0.5046432	0.94568384
30	L	0.49118882	0.49118882	0.49118882	0.92047083
31	L	0.46457952	0.46457952	0.46457952	0.8706059
32	L	0.4666459	0.4666459	0.4666459	0.8744782
33	R	0.44972008	0.44972008	0.44972008	0.84275985
34	N	0.4609524	0.4609524	0.4609524	0.8638088
35	R	0.45783997	0.45783997	0.45783997	0.8579762
36	Y	0.4525462	0.4525462	0.4525462	0.8480559
37	N	0.38674375	0.38674375	0.38674375	0.7247444
38	L	0.31247085	0.31247085	0.31247085	0.58555955
39	P	0.20134081	0.20134081	0.20134081	0.3773057
40	P	0.25200832	0.25200832	0.25200832	0.47225484
41	G	0.21125874	0.21125874	0.21125874	0.39589155
42	P	0.13381068	0.13381068	0.13381068	0.2507566
43	K	0.17579074	0.17579074	0.17579074	0.32942575
44	P	0.09285973	0.09285973	0.09285973	0.17401591
45	W	-0.03038332	0.03038332	0.03038332	0.05693729
46	P	0.11974955	0.11974955	0.11974955	0.22440651
47	I	-0.05128609	0.05128609	0.05128609	0.096108355
48	I	-0.081401356	0.081401356	0.081401356	0.15254332
49	G	0.103225775	0.103225775	0.103225775	0.19344153
50	N	-0.02297589	0.02297589	0.02297589	0.043056022
51	L	0.0031079098	0.0031079098	0.0031079098	0.005824115
52	N	0.0348968	0.0348968	0.0348968	0.06539539
53	L	0.1587181	0.1587181	0.1587181	0.2974322
54	I	0.19050734	0.19050734	0.19050734	0.35700414
55	G	0.19817714	0.19817714	0.19817714	0.37137708
56	N	0.2981717	0.2981717	0.2981717	0.55876344
57	I	0.21680114	0.21680114	0.21680114	0.4062778
58	P	0.24258217	0.24258217	0.24258217	0.4545906
59	H	0.05881798	0.05881798	0.05881798	0.11022285
60	R	0.2794144	0.2794144	0.2794144	0.52361286
61	S	0.2097583	0.2097583	0.2097583	0.39307976
62	I	0.19562164	0.19562164	0.19562164	0.36658818
63	H	0.27174765	0.27174765	0.27174765	0.5092457
64	A	0.40582058	0.40582058	0.40582058	0.7604937
65	L	0.28309202	0.28309202	0.28309202	0.53050464
66	S	0.20889235	0.20889235	0.20889235	0.39145702
67	K	0.4234633	0.4234633	0.4234633	0.79355556
68	K	0.3466874	0.3466874	0.3466874	0.6496802
69	Y	0.30876565	0.30876565	0.30876565	0.57861614
70	G	0.18695763	0.18695763	0.18695763	0.3503521
71	P	0.27149144	0.27149144	0.27149144	0.5087655
72	I	0.041419886	0.041419886	0.041419886	0.077619426
73	M	-0.04057718	0.04057718	0.04057718	0.07604023
74	H	0.15346734	0.15346734	0.15346734	0.28759247
75	I	0.16030744	0.16030744	0.16030744	0.30041057
76	W	0.22150709	0.22150709	0.22150709	0.4150966
77	F	0.10843357	0.10843357	0.10843357	0.20320074
78	G	0.16208412	0.16208412	0.16208412	0.30374002
79	S	0.17266215	0.17266215	0.17266215	0.3235629
80	N	0.14480102	0.14480102	0.14480102	0.27135208
81	P	0.24335486	0.24335486	0.24335486	0.45603856
82	V	0.092197895	0.092197895	0.092197895	0.17277566
83	V	0.038213827	0.038213827	0.038213827	0.07161138
84	V	-0.03655637	0.03655637	0.03655637	0.06850537
85	G	0.068448626	0.068448626	0.068448626	0.12827034
86	S	-0.015148282	0.015148282	0.015148282	0.028387355
87	T	0.12781297	0.12781297	0.12781297	0.23951706
88	V	0.109592125	0.109592125	0.109592125	0.20537184
89	D	0.34084284	0.34084284	0.34084284	0.63872766
90	M	0.13679804	0.13679804	0.13679804	0.25635478
91	A	0.075424984	0.075424984	0.075424984	0.1413438
92	K	0.23597246	0.23597246	0.23597246	0.4422042
93	A	0.2522124	0.2522124	0.2522124	0.4726373
94	M	0.003261783	0.003261783	0.003261783	0.006112468
95	L	-0.06512755	0.06512755	0.06512755	0.12204677
96	K	-0.035416614	0.035416614	0.035416614	0.066369504
97	T	0.005007803	0.005007803	0.005007803	0.009384449
98	H	-0.09831346	0.09831346	0.09831346	0.184236
99	D	-0.055830475	0.055830475	0.055830475	0.104624376
100	A	-0.024318509	0.024318509	0.024318509	0.045572042
101	A	-0.010989241	0.010989241	0.010989241	0.020593457
102	L	-0.11538975	0.11538975	0.11538975	0.21623638
103	A	-0.09744089	0.09744089	0.09744089	0.18260086
104	D	0.06094742	0.06094742	0.06094742	0.11421335
105	R	0.029659316	0.029659316	0.029659316	0.05558053
106	P	0.06785224	0.06785224	0.06785224	0.12715274
107	K	0.18620159	0.18620159	0.18620159	0.3489353
108	I	0.031699065	0.031699065	0.031699065	0.05940295
109	I	0.10030531	0.10030531	0.10030531	0.18796867
110	A	0.010546761	0.010546761	0.010546761	0.019764263
111	G	0.10992464	0.10992464	0.10992464	0.20599495
112	K	0.27900475	0.27900475	0.27900475	0.5228452
113	Y	0.1684919	0.1684919	0.1684919	0.31574798
114	T	0.16103758	0.16103758	0.16103758	0.30177882
115	T	0.045201667	0.045201667	0.045201667	0.08470636
116	Y	0.09707324	0.09707324	0.09707324	0.18191189
117	N	0.11278988	0.11278988	0.11278988	0.21136431
118	Y	0.17502736	0.17502736	0.17502736	0.32799518
119	S	0.07789515	0.07789515	0.07789515	0.1459728
120	N	0.0026228505	0.0026228505	0.0026228505	0.004915131
121	I	0.036223397	0.036223397	0.036223397	0.06788139
122	T	-0.10074339	0.10074339	0.10074339	0.18878962
123	W	0.030275306	0.030275306	0.030275306	0.05673487
124	S	-0.06200424	0.06200424	0.06200424	0.11619379
125	Q	0.11473153	0.11473153	0.11473153	0.21500291
126	Y	0.03250337	0.03250337	0.03250337	0.060910188
127	G	0.1216551	0.1216551	0.1216551	0.22797744
128	P	0.25009364	0.25009364	0.25009364	0.4686668
129	Y	0.13342628	0.13342628	0.13342628	0.2500362
130	L	0.020522675	0.020522675	0.020522675	0.03845878
131	K	0.16088328	0.16088328	0.16088328	0.30148968
132	Q	0.12033769	0.12033769	0.12033769	0.22550865
133	A	0.018862627	0.018862627	0.018862627	0.03534791
134	R	0.042903945	0.042903945	0.042903945	0.080400504
135	R	0.09191696	0.09191696	0.09191696	0.1722492
136	M	0.1412974	0.1412974	0.1412974	0.26478642
137	C	0.058779843	0.058779843	0.058779843	0.11015139
138	M	0.16715048	0.16715048	0.16715048	0.3132342
139	V	0.12651384	0.12651384	0.12651384	0.23708254
140	E	0.14768113	0.14768113	0.14768113	0.2767493
141	L	0.03171274	0.03171274	0.03171274	0.059428576
142	F	-0.04240476	0.04240476	0.04240476	0.07946505
143	S	0.09289744	0.09289744	0.09289744	0.17408657
144	A	0.15675727	0.15675727	0.15675727	0.29375768
145	R	0.20630673	0.20630673	0.20630673	0.38661164
146	R	0.13191064	0.13191064	0.13191064	0.24719596
147	L	0.107273914	0.107273914	0.107273914	0.20102759
148	E	0.30347788	0.30347788	0.30347788	0.56870705
149	S	0.32789627	0.32789627	0.32789627	0.61446625
150	N	0.19550109	0.19550109	0.19550109	0.36636224
151	E	0.28700104	0.28700104	0.28700104	0.53783
152	Y	0.28665847	0.28665847	0.28665847	0.537188
153	I	0.21384652	0.21384652	0.21384652	0.40074095
154	R	0.103386655	0.103386655	0.103386655	0.193743
155	K	0.35887653	0.35887653	0.35887653	0.6725222
156	Q	0.37404543	0.37404543	0.37404543	0.7009482
157	E	0.20181996	0.20181996	0.20181996	0.3782036
158	L	0.22490443	0.22490443	0.22490443	0.4214631
159	R	0.30738398	0.30738398	0.30738398	0.5760269
160	V	0.36472815	0.36472815	0.36472815	0.6834879
161	L	0.2530309	0.2530309	0.2530309	0.47417113
162	L	0.32430848	0.32430848	0.32430848	0.60774285
163	N	0.43860978	0.43860978	0.43860978	0.8219395
164	E	0.4250533	0.4250533	0.4250533	0.79653513
165	L	0.34121788	0.34121788	0.34121788	0.63943046
166	F	0.40832832	0.40832832	0.40832832	0.7651931
167	N	0.4559303	0.4559303	0.4559303	0.85439754
168	S	0.42727828	0.42727828	0.42727828	0.80070466
169	A	0.2773621	0.2773621	0.2773621	0.519767
170	N	0.40828672	0.40828672	0.40828672	0.76511514
171	K	0.40892166	0.40892166	0.40892166	0.766305
172	T	0.36781016	0.36781016	0.36781016	0.68926346
173	I	0.2902771	0.2902771	0.2902771	0.5439692
174	L	0.32846096	0.32846096	0.32846096	0.6155245
175	L	0.2358235	0.2358235	0.2358235	0.44192505
176	K	0.29121703	0.29121703	0.29121703	0.5457306
177	D	0.43259415	0.43259415	0.43259415	0.81066644
178	R	0.32807222	0.32807222	0.32807222	0.614796
179	L	0.22056271	0.22056271	0.22056271	0.41332686
180	A	0.28314033	0.28314033	0.28314033	0.5305952
181	S	0.3704814	0.3704814	0.3704814	0.6942693
182	M	0.23397617	0.23397617	0.23397617	0.43846324
183	S	0.20853436	0.20853436	0.20853436	0.39078617
184	L	0.27012604	0.27012604	0.27012604	0.5062068
185	I	0.38131893	0.38131893	0.38131893	0.71457845
186	V	0.26041272	0.26041272	0.26041272	0.48800442
187	I	0.07980436	0.07980436	0.07980436	0.1495506
188	S	0.2090452	0.2090452	0.2090452	0.39174345
189	R	0.27267766	0.27267766	0.27267766	0.5109885
190	M	0.12522957	0.12522957	0.12522957	0.23467587
191	V	0.16747758	0.16747758	0.16747758	0.31384718
192	L	0.15290786	0.15290786	0.15290786	0.28654402
193	G	0.24317278	0.24317278	0.24317278	0.45569736
194	K	0.38230202	0.38230202	0.38230202	0.7164207
195	N	0.314015	0.314015	0.314015	0.58845323
196	Y	0.38209462	0.38209462	0.38209462	0.7160321
197	T	0.39388013	0.39388013	0.39388013	0.7381177
198	K	0.44119835	0.44119835	0.44119835	0.8267904
199	K	0.44936764	0.44936764	0.44936764	0.84209937
200	S	0.4513803	0.4513803	0.4513803	0.84587103
201	E	0.4432179	0.4432179	0.4432179	0.830575
202	D	0.45593205	0.45593205	0.45593205	0.8544009
203	T	0.4297501	0.4297501	0.4297501	0.80533683
204	T	0.41134584	0.41134584	0.41134584	0.77084786
205	I	0.39957204	0.39957204	0.39957204	0.7487841
206	S	0.41892	0.41892	0.41892	0.7850416
207	P	0.39510423	0.39510423	0.39510423	0.74041164
208	D	0.41431376	0.41431376	0.41431376	0.7764096
209	E	0.39834854	0.39834854	0.39834854	0.7464914
210	F	0.31892395	0.31892395	0.31892395	0.59765244
211	K	0.36536968	0.36536968	0.36536968	0.6846901
212	K	0.4379807	0.4379807	0.4379807	0.82076067
213	M	0.31732786	0.31732786	0.31732786	0.5946614
214	L	0.2905925	0.2905925	0.2905925	0.54456025
215	D	0.38029337	0.38029337	0.38029337	0.71265656
216	E	0.34771168	0.34771168	0.34771168	0.65159965
217	L	0.2724081	0.2724081	0.2724081	0.5104833
218	L	0.26016954	0.26016954	0.26016954	0.48754868
219	I	0.3225722	0.3225722	0.3225722	0.6044891
220	L	0.2782145	0.2782145	0.2782145	0.52136433
221	N	0.23838277	0.23838277	0.23838277	0.44672105
222	G	0.20002651	0.20002651	0.20002651	0.37484273
223	A	0.16496497	0.16496497	0.16496497	0.30913863
224	I	0.16208892	0.16208892	0.16208892	0.303749
225	N	0.10160226	0.10160226	0.10160226	0.19039911
226	I	0.1614701	0.1614701	0.1614701	0.30258936
227	G	0.09489494	0.09489494	0.09489494	0.17782982
228	D	0.058853973	0.058853973	0.058853973	0.110290304
229	V	0.09795625	0.09795625	0.09795625	0.18356661
230	I	0.034880366	0.034880366	0.034880366	0.0653646
231	P	0.15434965	0.15434965	0.15434965	0.2892459
232	W	0.17003024	0.17003024	0.17003024	0.31863075
233	L	0.16613255	0.16613255	0.16613255	0.31132665
234	A	0.20771033	0.20771033	0.20771033	0.38924193
235	F	0.22417858	0.22417858	0.22417858	0.4201029
236	L	0.17384991	0.17384991	0.17384991	0.3257887
237	D	0.17337564	0.17337564	0.17337564	0.32489994
238	L	0.19479504	0.19479504	0.19479504	0.36503914
239	Q	0.054398272	0.054398272	0.054398272	0.101940475
240	G	0.17308083	0.17308083	0.17308083	0.32434747
241	Y	0.25343022	0.25343022	0.25343022	0.47491944
242	V	0.24998505	0.24998505	0.24998505	0.46846333
243	K	0.31141305	0.31141305	0.31141305	0.5835773
244	R	0.3290218	0.3290218	0.3290218	0.6165755
245	M	0.13616434	0.13616434	0.13616434	0.25516725
246	K	0.386331	0.386331	0.386331	0.7239709
247	A	0.38060996	0.38060996	0.38060996	0.71324986
248	L	0.3035808	0.3035808	0.3035808	0.56889987
249	A	0.2589117	0.2589117	0.2589117	0.48519155
250	K	0.39274922	0.39274922	0.39274922	0.7359984
251	K	0.40893558	0.40893558	0.40893558	0.7663311
252	F	0.27152714	0.27152714	0.27152714	0.50883245
253	D	0.2729225	0.2729225	0.2729225	0.51144725
254	R	0.37332466	0.37332466	0.37332466	0.6995975
255	F	0.305847	0.305847	0.305847	0.57314664
256	M	0.24353692	0.24353692	0.24353692	0.45637974
257	E	0.27545145	0.27545145	0.27545145	0.5161865
258	H	0.42942235	0.42942235	0.42942235	0.8047226
259	V	0.28159824	0.28159824	0.28159824	0.5277053
260	L	0.2675244	0.2675244	0.2675244	0.50133145
261	D	0.39649862	0.39649862	0.39649862	0.74302465
262	E	0.4113285	0.4113285	0.4113285	0.7708153
263	H	0.23213372	0.23213372	0.23213372	0.43501052
264	I	0.39514777	0.39514777	0.39514777	0.74049324
265	E	0.45641172	0.45641172	0.45641172	0.8552997
266	R	0.40492192	0.40492192	0.40492192	0.7588096
267	R	0.35029563	0.35029563	0.35029563	0.65644187
268	K	0.44688594	0.44688594	0.44688594	0.8374488
269	G	0.41334257	0.41334257	0.41334257	0.7745896
270	V	0.44469953	0.44469953	0.44469953	0.8333515
271	K	0.41547304	0.41547304	0.41547304	0.7785821
272	D	0.44822088	0.44822088	0.44822088	0.8399504
273	Y	0.44851685	0.44851685	0.44851685	0.840505
274	V	0.42296624	0.42296624	0.42296624	0.79262406
275	A	0.35138655	0.35138655	0.35138655	0.6584862
276	K	0.38246238	0.38246238	0.38246238	0.71672124
277	D	0.19193093	0.19193093	0.19193093	0.35967192
278	T	0.14904237	0.14904237	0.14904237	0.2793002
279	L	0.09548135	0.09548135	0.09548135	0.17892873
280	D	0.24919787	0.24919787	0.24919787	0.46698818
281	V	0.33654854	0.33654854	0.33654854	0.63068026
282	M	0.20665523	0.20665523	0.20665523	0.38726473
283	L	0.28246504	0.28246504	0.28246504	0.52932966
284	Q	0.4272677	0.4272677	0.4272677	0.80068487
285	F	0.4558213	0.4558213	0.4558213	0.85419333
286	A	0.3667988	0.3667988	0.3667988	0.6873682
287	E	0.39457813	0.39457813	0.39457813	0.7394257
288	D	0.38670155	0.38670155	0.38670155	0.7246653
289	P	0.3944398	0.3944398	0.3944398	0.7391665
290	T	0.38936505	0.38936505	0.38936505	0.7296566
291	L	0.39089957	0.39089957	0.39089957	0.7325322
292	E	0.38069752	0.38069752	0.38069752	0.71341395
293	V	0.3919306	0.3919306	0.3919306	0.73446435
294	K	0.4115283	0.4115283	0.4115283	0.77118975
295	I	0.38818446	0.38818446	0.38818446	0.72744423
296	E	0.4099406	0.4099406	0.4099406	0.76821446
297	R	0.36375466	0.36375466	0.36375466	0.68166363
298	H	0.38388044	0.38388044	0.38388044	0.71937865
299	G	0.32542673	0.32542673	0.32542673	0.6098384
300	V	0.29876855	0.29876855	0.29876855	0.5598819
301	K	0.22437464	0.22437464	0.22437464	0.4204703
302	A	0.16492361	0.16492361	0.16492361	0.3090611
303	F	0.25510943	0.25510943	0.25510943	0.4780662
304	T	0.24134678	0.24134678	0.24134678	0.45227548
305	Q	0.20546651	0.20546651	0.20546651	0.38503712
306	D	0.18619704	0.18619704	0.18619704	0.3489268
307	L	0.16406424	0.16406424	0.16406424	0.3074507
308	I	0.14170568	0.14170568	0.14170568	0.26555154
309	A	0.091790356	0.091790356	0.091790356	0.17201194
310	G	0.11307267	0.11307267	0.11307267	0.21189426
311	G	0.28263322	0.28263322	0.28263322	0.52964485
312	T	0.14982305	0.14982305	0.14982305	0.2807632
313	G	0.21906342	0.21906342	0.21906342	0.41051725
314	S	0.16032633	0.16032633	0.16032633	0.30044597
315	F	0.22225676	0.22225676	0.22225676	0.41650146
316	A	0.13717864	0.13717864	0.13717864	0.257068
317	L	0.20091397	0.20091397	0.20091397	0.3765058
318	V	0.2056202	0.2056202	0.2056202	0.38532513
319	V	0.21761703	0.21761703	0.21761703	0.40780678
320	E	0.15921272	0.15921272	0.15921272	0.29835913
321	W	0.14645545	0.14645545	0.14645545	0.27445245
322	A	0.21770465	0.21770465	0.21770465	0.40797096
323	I	0.117510304	0.117510304	0.117510304	0.22021024
324	S	0.124852695	0.124852695	0.124852695	0.23396961
325	E	0.089204304	0.089204304	0.089204304	0.16716577
326	L	0.20791802	0.20791802	0.20791802	0.38963115
327	L	0.085178934	0.085178934	0.085178934	0.15962237
328	K	0.313717	0.313717	0.313717	0.5878948
329	K	0.33720964	0.33720964	0.33720964	0.63191915
330	P	0.38994437	0.38994437	0.38994437	0.7307422
331	E	0.44634542	0.44634542	0.44634542	0.83643585
332	I	0.31878415	0.31878415	0.31878415	0.5973904
333	F	0.31666955	0.31666955	0.31666955	0.5934278
334	K	0.46585488	0.46585488	0.46585488	0.8729959
335	K	0.45983106	0.45983106	0.45983106	0.86170745
336	A	0.2700855	0.2700855	0.2700855	0.5061309
337	T	0.38724643	0.38724643	0.38724643	0.7256864
338	E	0.45327824	0.45327824	0.45327824	0.8494277
339	E	0.32905987	0.32905987	0.32905987	0.61664677
340	L	0.18998788	0.18998788	0.18998788	0.3560307
341	D	0.31468984	0.31468984	0.31468984	0.58971786
342	R	0.38031742	0.38031742	0.38031742	0.7127017
343	V	0.35374245	0.35374245	0.35374245	0.6629011
344	I	0.15737592	0.15737592	0.15737592	0.29491702
345	G	0.29829544	0.29829544	0.29829544	0.5589953
346	K	0.32264045	0.32264045	0.32264045	0.604617
347	E	0.26894557	0.26894557	0.26894557	0.5039947
348	R	0.31703612	0.31703612	0.31703612	0.5941147
349	W	0.30674797	0.30674797	0.30674797	0.57483506
350	V	0.21728998	0.21728998	0.21728998	0.4071939
351	E	0.267156	0.267156	0.267156	0.5006411
352	E	0.2066964	0.2066964	0.2066964	0.3873419
353	K	0.34657314	0.34657314	0.34657314	0.64946604
354	D	0.30567372	0.30567372	0.30567372	0.5728219
355	L	0.33633032	0.33633032	0.33633032	0.6302714
356	V	0.34678215	0.34678215	0.34678215	0.6498577
357	N	0.3149282	0.3149282	0.3149282	0.59016454
358	L	0.18757862	0.18757862	0.18757862	0.35151583
359	P	0.2889438	0.2889438	0.2889438	0.54147065
360	Y	0.21823537	0.21823537	0.21823537	0.40896553
361	I	0.1597737	0.1597737	0.1597737	0.29941037
362	I	0.26406136	0.26406136	0.26406136	0.49484184
363	D	0.193622	0.193622	0.193622	0.3628409
364	I	0.14452049	0.14452049	0.14452049	0.2708264
365	V	0.20545162	0.20545162	0.20545162	0.3850092
366	K	0.17576674	0.17576674	0.17576674	0.32938078
367	E	0.077507585	0.077507585	0.077507585	0.14524652
368	V	0.06887671	0.06887671	0.06887671	0.12907258
369	L	-0.006262467	0.006262467	0.006262467	0.011735645
370	R	0.11945901	0.11945901	0.11945901	0.22386204
371	L	0.01568769	0.01568769	0.01568769	0.029398186
372	H	0.034294646	0.034294646	0.034294646	0.06426698
373	P	0.10335361	0.10335361	0.10335361	0.19368109
374	V	-0.037015125	0.037015125	0.037015125	0.06936506
375	A	-0.006645334	0.006645334	0.006645334	0.012453125
376	P	0.10586185	0.10586185	0.10586185	0.19838144
377	M	0.09131829	0.09131829	0.09131829	0.1711273
378	L	-0.004494809	0.004494809	0.004494809	0.008423116
379	V	-0.045716114	0.045716114	0.045716114	0.08567041
380	P	0.05331541	0.05331541	0.05331541	0.09991123
381	R	0.033061337	0.033061337	0.033061337	0.0619558
382	L	0.13297148	0.13297148	0.13297148	0.24918394
383	S	0.016026001	0.016026001	0.016026001	0.030032171
384	R	0.18186179	0.18186179	0.18186179	0.34080267
385	E	0.29662347	0.29662347	0.29662347	0.55586207
386	D	0.3139657	0.3139657	0.3139657	0.58836085
387	C	0.15022072	0.15022072	0.15022072	0.28150842
388	K	0.31412607	0.31412607	0.31412607	0.5886614
389	I	0.2665709	0.2665709	0.2665709	0.49954462
390	N	0.26819688	0.26819688	0.26819688	0.50259167
391	G	0.30784646	0.30784646	0.30784646	0.57689357
392	Y	0.26142693	0.26142693	0.26142693	0.489905
393	D	0.27987006	0.27987006	0.27987006	0.5244668
394	I	0.13281845	0.13281845	0.13281845	0.24889717
395	P	0.16485703	0.16485703	0.16485703	0.30893636
396	K	0.1591569	0.1591569	0.1591569	0.29825452
397	G	0.12165707	0.12165707	0.12165707	0.22798114
398	T	0.03807295	0.03807295	0.03807295	0.07134739
399	Q	0.13862129	0.13862129	0.13862129	0.25977147
400	V	0.124939375	0.124939375	0.124939375	0.23413205
401	L	0.1219209	0.1219209	0.1219209	0.22847554
402	V	0.012141416	0.012141416	0.012141416	0.022752592
403	H	-0.029378781	0.029378781	0.029378781	0.055054817
404	V	-0.059255943	0.059255943	0.059255943	0.11104358
405	W	0.050390195	0.050390195	0.050390195	0.09442948
406	A	0.028324876	0.028324876	0.028324876	0.053079836
407	I	0.11491114	0.11491114	0.11491114	0.21533948
408	G	-0.027613267	0.027613267	0.027613267	0.051746305
409	R	0.09061222	0.09061222	0.09061222	0.16980416
410	D	0.20959234	0.20959234	0.20959234	0.39276877
411	P	0.3150615	0.3150615	0.3150615	0.59041435
412	E	0.32896978	0.32896978	0.32896978	0.61647797
413	I	0.20441985	0.20441985	0.20441985	0.3830757
414	W	0.18339747	0.18339747	0.18339747	0.3436805
415	D	0.36521268	0.36521268	0.36521268	0.6843959
416	N	0.33065656	0.33065656	0.33065656	0.6196389
417	P	0.22289868	0.22289868	0.22289868	0.41770437
418	E	0.28186932	0.28186932	0.28186932	0.5282133
419	E	0.34612226	0.34612226	0.34612226	0.64862114
420	F	0.11378169	0.11378169	0.11378169	0.21322294
421	Q	0.31730554	0.31730554	0.31730554	0.5946196
422	P	0.11312672	0.11312672	0.11312672	0.21199554
423	E	0.26428884	0.26428884	0.26428884	0.49526814
424	R	0.19652215	0.19652215	0.19652215	0.36827567
425	F	0.09970746	0.09970746	0.09970746	0.18684833
426	Q	0.34749693	0.34749693	0.34749693	0.6511972
427	D	0.39284465	0.39284465	0.39284465	0.73617727
428	K	0.43931797	0.43931797	0.43931797	0.8232666
429	D	0.43168873	0.43168873	0.43168873	0.8089697
430	I	0.3961732	0.3961732	0.3961732	0.74241483
431	D	0.34776813	0.34776813	0.34776813	0.6517054
432	V	0.28385946	0.28385946	0.28385946	0.5319428
433	K	0.30838358	0.30838358	0.30838358	0.5779001
434	G	0.27628827	0.27628827	0.27628827	0.5177546
435	H	0.35129791	0.35129791	0.35129791	0.6583201
436	D	0.31487793	0.31487793	0.31487793	0.5900703
437	Y	0.2632094	0.2632094	0.2632094	0.4932453
438	E	0.21398349	0.21398349	0.21398349	0.40099764
439	L	0.13945104	0.13945104	0.13945104	0.2613264
440	L	0.09099172	0.09099172	0.09099172	0.17051533
441	P	0.10791272	0.10791272	0.10791272	0.20222469
442	F	0.08601129	0.08601129	0.08601129	0.16118218
443	G	0.03376211	0.03376211	0.03376211	0.06326902
444	A	-0.05228796	0.05228796	0.05228796	0.09798582
445	G	0.04307356	0.04307356	0.04307356	0.08071836
446	R	0.03721361	0.03721361	0.03721361	0.06973701
447	R	0.004880601	0.004880601	0.004880601	0.009146078
448	M	-0.01490969	0.01490969	0.01490969	0.027940242
449	C	0.113474935	0.113474935	0.113474935	0.2126481
450	P	-0.021158801	0.021158801	0.021158801	0.03965086
451	G	0.13928351	0.13928351	0.13928351	0.26101246
452	Y	0.12431728	0.12431728	0.12431728	0.23296627
453	V	0.07445251	0.07445251	0.07445251	0.13952142
454	F	0.11610893	0.11610893	0.11610893	0.2175841
455	G	0.15138632	0.15138632	0.15138632	0.28369272
456	L	0.13704674	0.13704674	0.13704674	0.25682083
457	R	0.17273149	0.17273149	0.17273149	0.32369283
458	V	0.09278326	0.09278326	0.09278326	0.1738726
459	I	0.14113937	0.14113937	0.14113937	0.26449028
460	Q	0.2173343	0.2173343	0.2173343	0.40727693
461	A	0.18908799	0.18908799	0.18908799	0.35434434
462	S	0.17434035	0.17434035	0.17434035	0.32670778
463	L	0.19342923	0.19342923	0.19342923	0.36247966
464	A	0.1621294	0.1621294	0.1621294	0.30382487
465	N	0.15732004	0.15732004	0.15732004	0.2948123
466	L	0.19274095	0.19274095	0.19274095	0.36118984
467	L	0.16143101	0.16143101	0.16143101	0.30251613
468	H	0.21423672	0.21423672	0.21423672	0.40147218
469	G	0.18962312	0.18962312	0.18962312	0.35534716
470	F	0.1784205	0.1784205	0.1784205	0.33435383
471	N	0.3328618	0.3328618	0.3328618	0.6237715
472	W	0.11121766	0.11121766	0.11121766	0.20841804
473	K	0.40903273	0.40903273	0.40903273	0.76651317
474	L	0.28773293	0.28773293	0.28773293	0.5392015
475	P	0.32616562	0.32616562	0.32616562	0.61122304
476	G	0.38733336	0.38733336	0.38733336	0.7258493
477	N	0.4020364	0.4020364	0.4020364	0.7534023
478	M	0.36885622	0.36885622	0.36885622	0.69122374
479	K	0.40210432	0.40210432	0.40210432	0.75352955
480	K	0.41034335	0.41034335	0.41034335	0.7689692
481	E	0.32959798	0.32959798	0.32959798	0.61765516
482	E	0.34743616	0.34743616	0.34743616	0.6510833
483	L	0.31102923	0.31102923	0.31102923	0.58285797
484	N	0.30792502	0.30792502	0.30792502	0.5770408
485	M	0.19437036	0.19437036	0.19437036	0.3642433
486	E	0.31178957	0.31178957	0.31178957	0.5842828
487	E	0.12736325	0.12736325	0.12736325	0.23867431
488	T	0.26432672	0.26432672	0.26432672	0.4953391
489	F	0.2534091	0.2534091	0.2534091	0.47487983
490	G	0.06707284	0.06707284	0.06707284	0.12569217
491	L	0.14969344	0.14969344	0.14969344	0.28052032
492	S	0.08671722	0.08671722	0.08671722	0.16250506
493	S	0.17847031	0.17847031	0.17847031	0.33444718
494	Y	0.20682426	0.20682426	0.20682426	0.3875815
495	K	0.10083319	0.10083319	0.10083319	0.1889579
496	K	0.13016786	0.13016786	0.13016786	0.24393004
497	I	0.20217226	0.20217226	0.20217226	0.3788638
498	P	0.25256044	0.25256044	0.25256044	0.4732895
499	L	0.2186242	0.2186242	0.2186242	0.40969416
500	E	0.3789419	0.3789419	0.3789419	0.71012396
501	A	0.14908162	0.14908162	0.14908162	0.27937376
502	V	0.39574346	0.39574346	0.39574346	0.7416095
503	A	0.29589772	0.29589772	0.29589772	0.55450207
504	E	0.41853863	0.41853863	0.41853863	0.78432685
505	P	0.3206279	0.3206279	0.3206279	0.6008456
506	R	0.30163172	0.30163172	0.30163172	0.56524736
507	L	0.3060311	0.3060311	0.3060311	0.5734917
508	A	0.3736466	0.3736466	0.3736466	0.70020074
509	H	0.47495812	0.47495812	0.47495812	0.89005506
510	H	0.4348559	0.4348559	0.4348559	0.81490487
511	L	0.38931322	0.38931322	0.38931322	0.7295595
512	Y	0.4232172	0.4232172	0.4232172	0.79309434
513	S	0.45833322	0.45833322	0.45833322	0.85890055
514	L	0.42817312	0.42817312	0.42817312	0.8023816
