## Supplementary material for "The N-Terminus of *Sophora tonkinensis* Cytochrome P450s Evolves Neutrally yet Encodes Rich Functional Information: A Protein Language Model Analysis": Dataset S1: StonChr2BG052620.1_residue_importance.csv

position	amino_acid	cosine_similarity	abs_cosine	final_score	final_score_norm
1	M	0.48688167	0.48688167	0.48688167	0.95137566
2	Q	0.45961744	0.45961744	0.45961744	0.89810085
3	A	0.46783692	0.46783692	0.46783692	0.91416186
4	A	0.46919295	0.46919295	0.46919295	0.9168116
5	W	0.49605528	0.49605528	0.49605528	0.96930104
6	A	0.4750096	0.4750096	0.4750096	0.9281774
7	T	0.4924087	0.4924087	0.4924087	0.96217555
8	S	0.50504774	0.50504774	0.50504774	0.9868725
9	V	0.5037309	0.5037309	0.5037309	0.98429936
10	G	0.51176596	0.51176596	0.51176596	1.0
11	I	0.49709687	0.49709687	0.49709687	0.9713363
12	I	0.5038822	0.5038822	0.5038822	0.98459506
13	V	0.50184464	0.50184464	0.50184464	0.9806136
14	V	0.48718876	0.48718876	0.48718876	0.9519757
15	T	0.47497442	0.47497442	0.47497442	0.9281087
16	V	0.48350266	0.48350266	0.48350266	0.944773
17	I	0.49639317	0.49639317	0.49639317	0.9699613
18	V	0.46817547	0.46817547	0.46817547	0.9148234
19	A	0.44522527	0.44522527	0.44522527	0.8699783
20	V	0.4616451	0.4616451	0.4616451	0.90206295
21	R	0.5071219	0.5071219	0.5071219	0.9909255
22	W	0.47588432	0.47588432	0.47588432	0.92988664
23	G	0.44578302	0.44578302	0.44578302	0.8710681
24	W	0.44069228	0.44069228	0.44069228	0.86112076
25	S	0.48186952	0.48186952	0.48186952	0.9415818
26	M	0.45199656	0.45199656	0.45199656	0.8832095
27	L	0.39969346	0.39969346	0.39969346	0.7810083
28	N	0.42334047	0.42334047	0.42334047	0.827215
29	W	0.47153825	0.47153825	0.47153825	0.92139435
30	L	0.3452602	0.3452602	0.3452602	0.6746447
31	W	0.34199023	0.34199023	0.34199023	0.66825515
32	L	0.27396807	0.27396807	0.27396807	0.5353386
33	R	0.36850694	0.36850694	0.36850694	0.7200693
34	P	0.31318873	0.31318873	0.31318873	0.6119765
35	K	0.34694895	0.34694895	0.34694895	0.67794454
36	K	0.3687747	0.3687747	0.3687747	0.7205925
37	L	0.3580125	0.3580125	0.3580125	0.69956297
38	E	0.35765132	0.35765132	0.35765132	0.6988572
39	R	0.3731419	0.3731419	0.3731419	0.7291261
40	L	0.39851353	0.39851353	0.39851353	0.7787027
41	L	0.30470973	0.30470973	0.30470973	0.5954084
42	R	0.36877662	0.36877662	0.36877662	0.72059625
43	E	0.4061885	0.4061885	0.4061885	0.7936997
44	Q	0.28882703	0.28882703	0.28882703	0.56437325
45	G	0.357459	0.357459	0.357459	0.69848144
46	L	0.29193494	0.29193494	0.29193494	0.5704462
47	Q	0.36261564	0.36261564	0.36261564	0.70855755
48	G	0.20804544	0.20804544	0.20804544	0.40652457
49	N	0.26941994	0.26941994	0.26941994	0.52645147
50	P	0.31263605	0.31263605	0.31263605	0.6108965
51	Y	0.22003871	0.22003871	0.22003871	0.42995965
52	R	0.21451746	0.21451746	0.21451746	0.41917104
53	P	0.24410951	0.24410951	0.24410951	0.47699443
54	L	0.21414638	0.21414638	0.21414638	0.41844591
55	V	0.2461897	0.2461897	0.2461897	0.48105916
56	G	0.23447876	0.23447876	0.23447876	0.45817575
57	D	0.2073353	0.2073353	0.2073353	0.40513694
58	L	0.28354236	0.28354236	0.28354236	0.5540469
59	N	0.35843605	0.35843605	0.35843605	0.7003906
60	E	0.39092967	0.39092967	0.39092967	0.7638837
61	I	0.40528992	0.40528992	0.40528992	0.7919439
62	L	0.4549411	0.4549411	0.4549411	0.88896316
63	K	0.4850482	0.4850482	0.4850482	0.947793
64	M	0.4496838	0.4496838	0.4496838	0.8786903
65	G	0.43049794	0.43049794	0.43049794	0.8412008
66	K	0.48000163	0.48000163	0.48000163	0.9379319
67	E	0.46284896	0.46284896	0.46284896	0.9044153
68	A	0.43241394	0.43241394	0.43241394	0.8449447
69	K	0.49299634	0.49299634	0.49299634	0.96332383
70	S	0.4730721	0.4730721	0.4730721	0.9243915
71	K	0.45195615	0.45195615	0.45195615	0.88313055
72	P	0.47972196	0.47972196	0.47972196	0.93738544
73	M	0.47488308	0.47488308	0.47488308	0.9279302
74	A	0.46607918	0.46607918	0.46607918	0.9107272
75	I	0.47021484	0.47021484	0.47021484	0.91880834
76	S	0.466157	0.466157	0.466157	0.91087925
77	D	0.464858	0.464858	0.464858	0.908341
78	D	0.45626572	0.45626572	0.45626572	0.8915515
79	I	0.43347353	0.43347353	0.43347353	0.84701514
80	V	0.42412865	0.42412865	0.42412865	0.8287551
81	P	0.41884294	0.41884294	0.41884294	0.8184267
82	R	0.3421539	0.3421539	0.3421539	0.668575
83	V	0.39116064	0.39116064	0.39116064	0.76433504
84	S	0.39483675	0.39483675	0.39483675	0.77151823
85	P	0.3669298	0.3669298	0.3669298	0.7169875
86	Y	0.3333535	0.3333535	0.3333535	0.6513788
87	I	0.3936038	0.3936038	0.3936038	0.769109
88	Q	0.45792317	0.45792317	0.45792317	0.89479023
89	Q	0.43799287	0.43799287	0.43799287	0.85584605
90	S	0.41021428	0.41021428	0.41021428	0.8015662
91	V	0.39462474	0.39462474	0.39462474	0.7711039
92	D	0.4625035	0.4625035	0.4625035	0.9037402
93	K	0.44340056	0.44340056	0.44340056	0.86641276
94	H	0.37993717	0.37993717	0.37993717	0.74240416
95	G	0.35296246	0.35296246	0.35296246	0.68969506
96	K	0.4037642	0.4037642	0.4037642	0.7889626
97	N	0.3063252	0.3063252	0.3063252	0.59856504
98	S	0.29501477	0.29501477	0.29501477	0.57646424
99	F	0.1928148	0.1928148	0.1928148	0.3767636
100	I	0.25377554	0.25377554	0.25377554	0.49588203
101	W	0.11178985	0.11178985	0.11178985	0.2184394
102	F	0.12216387	0.12216387	0.12216387	0.23871042
103	G	0.15290698	0.15290698	0.15290698	0.29878303
104	P	0.19060917	0.19060917	0.19060917	0.37245378
105	I	0.27130768	0.27130768	0.27130768	0.53014016
106	P	0.21434854	0.21434854	0.21434854	0.41884094
107	R	0.2082351	0.2082351	0.2082351	0.4068952
108	L	0.09977784	0.09977784	0.09977784	0.19496772
109	I	0.161158	0.161158	0.161158	0.31490564
110	L	0.24023943	0.24023943	0.24023943	0.4694322
111	K	0.20843594	0.20843594	0.20843594	0.40728763
112	D	0.24406675	0.24406675	0.24406675	0.47691086
113	P	0.26107457	0.26107457	0.26107457	0.5101445
114	E	0.37769234	0.37769234	0.37769234	0.73801774
115	L	0.26229346	0.26229346	0.26229346	0.5125262
116	I	0.24412851	0.24412851	0.24412851	0.47703156
117	K	0.29212096	0.29212096	0.29212096	0.57080966
118	E	0.35484272	0.35484272	0.35484272	0.69336915
119	V	0.23563829	0.23563829	0.23563829	0.4604415
120	F	0.13886245	0.13886245	0.13886245	0.27133974
121	N	0.18514407	0.18514407	0.18514407	0.3617749
122	K	0.29080328	0.29080328	0.29080328	0.5682349
123	I	0.16239874	0.16239874	0.16239874	0.3173301
124	Y	0.23957884	0.23957884	0.23957884	0.46814144
125	D	0.20104662	0.20104662	0.20104662	0.39284876
126	F	0.18088387	0.18088387	0.18088387	0.3534504
127	P	0.26128864	0.26128864	0.26128864	0.5105628
128	K	0.12479676	0.12479676	0.12479676	0.24385515
129	P	0.29743907	0.29743907	0.29743907	0.5812014
130	N	0.29458797	0.29458797	0.29458797	0.57563025
131	M	0.33383065	0.33383065	0.33383065	0.6523112
132	N	0.2823827	0.2823827	0.2823827	0.55178094
133	S	0.2879715	0.2879715	0.2879715	0.5627015
134	L	0.26912034	0.26912034	0.26912034	0.52586603
135	V	0.2882843	0.2882843	0.2882843	0.56331277
136	R	0.33007318	0.33007318	0.33007318	0.644969
137	L	0.25416207	0.25416207	0.25416207	0.4966373
138	L	0.24796405	0.24796405	0.24796405	0.48452628
139	A	0.15733548	0.15733548	0.15733548	0.30743638
140	T	0.22402209	0.22402209	0.22402209	0.43774325
141	G	0.09785253	0.09785253	0.09785253	0.19120562
142	L	0.08481547	0.08481547	0.08481547	0.16573098
143	A	0.0028111164	0.0028111164	0.0028111164	0.0054929727
144	S	0.025834111	0.025834111	0.025834111	0.050480325
145	Y	-0.058110893	0.058110893	0.058110893	0.11354974
146	E	0.13605504	0.13605504	0.13605504	0.26585403
147	G	0.13769995	0.13769995	0.13769995	0.2690682
148	E	0.26661333	0.26661333	0.26661333	0.5209673
149	K	0.05368298	0.05368298	0.05368298	0.10489752
150	W	-0.0036603604	0.0036603604	0.0036603604	0.0071524107
151	S	0.042150304	0.042150304	0.042150304	0.08236246
152	K	0.19417334	0.19417334	0.19417334	0.37941822
153	H	-0.09700115	0.09700115	0.09700115	0.18954201
154	R	-0.008963099	0.008963099	0.008963099	0.017514057
155	R	0.10199723	0.10199723	0.10199723	0.19930443
156	I	0.014927959	0.014927959	0.014927959	0.029169504
157	I	-0.09056266	0.09056266	0.09056266	0.17696108
158	N	-0.13647442	0.13647442	0.13647442	0.2666735
159	P	0.08116712	0.08116712	0.08116712	0.15860203
160	A	-0.022243269	0.022243269	0.022243269	0.04346375
161	F	-0.066823445	0.066823445	0.066823445	0.13057423
162	N	-0.0075302008	0.0075302008	0.0075302008	0.01471415
163	L	0.08729496	0.08729496	0.08729496	0.17057593
164	E	0.15489873	0.15489873	0.15489873	0.30267495
165	K	0.05943067	0.05943067	0.05943067	0.11612861
166	I	0.01481504	0.01481504	0.01481504	0.028948858
167	K	0.20949139	0.20949139	0.20949139	0.40934998
168	I	0.2889801	0.2889801	0.2889801	0.56467235
169	M	-0.023433443	0.023433443	0.023433443	0.045789376
170	L	0.2746022	0.2746022	0.2746022	0.5365777
171	P	0.35443902	0.35443902	0.35443902	0.6925803
172	I	0.30352807	0.30352807	0.30352807	0.59309936
173	F	0.045629706	0.045629706	0.045629706	0.08916128
174	F	0.33074751	0.33074751	0.33074751	0.64628667
175	K	0.42675593	0.42675593	0.42675593	0.8338889
176	S	0.26129577	0.26129577	0.26129577	0.51057667
177	C	0.3742745	0.3742745	0.3742745	0.73133916
178	N	0.43332314	0.43332314	0.43332314	0.8467213
179	D	0.41958663	0.41958663	0.41958663	0.8198799
180	L	0.32007647	0.32007647	0.32007647	0.62543523
181	I	0.3994852	0.3994852	0.3994852	0.7806014
182	G	0.44365513	0.44365513	0.44365513	0.8669102
183	K	0.43595764	0.43595764	0.43595764	0.85186917
184	W	0.30192357	0.30192357	0.30192357	0.58996415
185	E	0.4364453	0.4364453	0.4364453	0.85282207
186	G	0.43277904	0.43277904	0.43277904	0.8456581
187	M	0.4907958	0.4907958	0.4907958	0.9590239
188	L	0.39961508	0.39961508	0.39961508	0.7808551
189	S	0.44512144	0.44512144	0.44512144	0.8697754
190	S	0.4536389	0.4536389	0.4536389	0.8864187
191	N	0.4553095	0.4553095	0.4553095	0.88968307
192	G	0.41891974	0.41891974	0.41891974	0.8185768
193	S	0.39677987	0.39677987	0.39677987	0.7753151
194	C	0.4627681	0.4627681	0.4627681	0.9042573
195	E	0.30514324	0.30514324	0.30514324	0.5962554
196	M	0.3708974	0.3708974	0.3708974	0.7247403
197	D	0.2649751	0.2649751	0.2649751	0.5177662
198	V	0.22262308	0.22262308	0.22262308	0.43500954
199	W	0.29745072	0.29745072	0.29745072	0.58122414
200	P	0.39373708	0.39373708	0.39373708	0.7693694
201	F	0.2981708	0.2981708	0.2981708	0.5826312
202	L	0.14326303	0.14326303	0.14326303	0.27993858
203	Q	0.23591474	0.23591474	0.23591474	0.4609817
204	N	0.352178	0.352178	0.352178	0.68816227
205	L	0.16114819	0.16114819	0.16114819	0.3148865
206	A	0.09287919	0.09287919	0.09287919	0.18148763
207	S	0.13006523	0.13006523	0.13006523	0.25414982
208	D	0.29580873	0.29580873	0.29580873	0.5780156
209	V	0.059594978	0.059594978	0.059594978	0.11644967
210	I	0.0075288853	0.0075288853	0.0075288853	0.014711579
211	S	-0.008501899	0.008501899	0.008501899	0.016612867
212	R	0.24464786	0.24464786	0.24464786	0.4780464
213	T	0.1260421	0.1260421	0.1260421	0.24628855
214	A	0.031559955	0.031559955	0.031559955	0.061668728
215	F	-0.026351128	0.026351128	0.026351128	0.051490583
216	G	0.15854381	0.15854381	0.15854381	0.3097975
217	S	0.2333153	0.2333153	0.2333153	0.45590237
218	S	0.22410905	0.22410905	0.22410905	0.43791318
219	Y	0.16049495	0.16049495	0.16049495	0.31361005
220	E	0.36428416	0.36428416	0.36428416	0.71181786
221	E	0.31695697	0.31695697	0.31695697	0.6193397
222	G	0.2000385	0.2000385	0.2000385	0.39087886
223	K	0.37377214	0.37377214	0.37377214	0.7303576
224	R	0.4157435	0.4157435	0.4157435	0.81237036
225	I	0.28069183	0.28069183	0.28069183	0.54847693
226	F	0.20762144	0.20762144	0.20762144	0.40569606
227	Q	0.40462357	0.40462357	0.40462357	0.79064184
228	L	0.31167024	0.31167024	0.31167024	0.6090093
229	Q	0.13431628	0.13431628	0.13431628	0.26245645
230	K	0.3442398	0.3442398	0.3442398	0.6726508
231	E	0.3989902	0.3989902	0.3989902	0.7796341
232	Q	0.28772953	0.28772953	0.28772953	0.56222874
233	A	0.32281798	0.32281798	0.32281798	0.6307922
234	E	0.44364288	0.44364288	0.44364288	0.86688626
235	L	0.37249276	0.37249276	0.37249276	0.72785765
236	T	0.33894628	0.33894628	0.33894628	0.6623072
237	V	0.32522282	0.32522282	0.32522282	0.6354913
238	K	0.43701428	0.43701428	0.43701428	0.8539339
239	V	0.40195295	0.40195295	0.40195295	0.7854234
240	I	0.36239147	0.36239147	0.36239147	0.7081195
241	I	0.39343512	0.39343512	0.39343512	0.7687794
242	K	0.46405342	0.46405342	0.46405342	0.90676886
243	V	0.36893353	0.36893353	0.36893353	0.72090286
244	Y	0.3985875	0.3985875	0.3985875	0.7788472
245	I	0.3258628	0.3258628	0.3258628	0.6367418
246	P	0.26638848	0.26638848	0.26638848	0.52052796
247	G	0.29073128	0.29073128	0.29073128	0.5680942
248	W	0.4236654	0.4236654	0.4236654	0.8278499
249	R	0.41742352	0.41742352	0.41742352	0.81565315
250	F	0.36038864	0.36038864	0.36038864	0.70420593
251	L	0.273252	0.273252	0.273252	0.5339394
252	P	0.35722345	0.35722345	0.35722345	0.6980211
253	N	0.30152816	0.30152816	0.30152816	0.5891915
254	S	0.35251462	0.35251462	0.35251462	0.68882
255	T	0.36746094	0.36746094	0.36746094	0.7180254
256	Y	0.3381265	0.3381265	0.3381265	0.6607054
257	K	0.39129937	0.39129937	0.39129937	0.7646061
258	R	0.36093011	0.36093011	0.36093011	0.70526403
259	M	0.34199303	0.34199303	0.34199303	0.66826063
260	K	0.36643347	0.36643347	0.36643347	0.71601766
261	E	0.3822038	0.3822038	0.3822038	0.74683315
262	I	0.23533894	0.23533894	0.23533894	0.45985657
263	D	0.33297673	0.33297673	0.33297673	0.6506426
264	R	0.390664	0.390664	0.390664	0.7633646
265	D	0.3865478	0.3865478	0.3865478	0.75532144
266	I	0.25651664	0.25651664	0.25651664	0.50123817
267	K	0.38489586	0.38489586	0.38489586	0.7520935
268	A	0.3852433	0.3852433	0.3852433	0.7527724
269	S	0.42694163	0.42694163	0.42694163	0.8342517
270	L	0.24933283	0.24933283	0.24933283	0.4872009
271	K	0.42298925	0.42298925	0.42298925	0.82652867
272	N	0.4458568	0.4458568	0.4458568	0.8712123
273	I	0.28955254	0.28955254	0.28955254	0.56579095
274	I	0.3672428	0.3672428	0.3672428	0.71759915
275	N	0.4514385	0.4514385	0.4514385	0.882119
276	K	0.45206335	0.45206335	0.45206335	0.88334
277	R	0.25894183	0.25894183	0.25894183	0.50597703
278	E	0.47218922	0.47218922	0.47218922	0.9226663
279	K	0.4414263	0.4414263	0.4414263	0.862555
280	A	0.37915516	0.37915516	0.37915516	0.7408761
281	L	0.39862671	0.39862671	0.39862671	0.77892387
282	K	0.43060842	0.43060842	0.43060842	0.8414167
283	E	0.37741408	0.37741408	0.37741408	0.73747396
284	G	0.4004448	0.4004448	0.4004448	0.7824764
285	E	0.34939107	0.34939107	0.34939107	0.68271655
286	A	0.41312918	0.41312918	0.41312918	0.80726194
287	I	0.421947	0.421947	0.421947	0.82449216
288	K	0.4009721	0.4009721	0.4009721	0.7835068
289	N	0.3428959	0.3428959	0.3428959	0.6700248
290	D	0.20278692	0.20278692	0.20278692	0.39624935
291	L	0.119230375	0.119230375	0.119230375	0.23297833
292	L	0.13019083	0.13019083	0.13019083	0.25439528
293	G	0.27131617	0.27131617	0.27131617	0.53015673
294	I	0.32426986	0.32426986	0.32426986	0.6336292
295	L	0.23219857	0.23219857	0.23219857	0.45372024
296	L	0.40549818	0.40549818	0.40549818	0.7923508
297	E	0.4519062	0.4519062	0.4519062	0.883033
298	S	0.47289506	0.47289506	0.47289506	0.92404556
299	N	0.48796892	0.48796892	0.48796892	0.95350015
300	H	0.48359877	0.48359877	0.48359877	0.9449608
301	K	0.47743616	0.47743616	0.47743616	0.93291897
302	E	0.46153435	0.46153435	0.46153435	0.9018465
303	I	0.44343367	0.44343367	0.44343367	0.8664775
304	Q	0.44856042	0.44856042	0.44856042	0.87649524
305	E	0.44633943	0.44633943	0.44633943	0.87215537
306	H	0.46447	0.46447	0.46447	0.9075828
307	G	0.4253371	0.4253371	0.4253371	0.83111644
308	N	0.4666397	0.4666397	0.4666397	0.91182244
309	I	0.46578866	0.46578866	0.46578866	0.9101595
310	K	0.47286555	0.47286555	0.47286555	0.9239879
311	D	0.4882908	0.4882908	0.4882908	0.9541291
312	V	0.4884727	0.4884727	0.4884727	0.9544845
313	G	0.45635146	0.45635146	0.45635146	0.89171904
314	M	0.402087	0.402087	0.402087	0.7856853
315	T	0.4823745	0.4823745	0.4823745	0.94256854
316	L	0.47290814	0.47290814	0.47290814	0.92407113
317	E	0.443838	0.443838	0.443838	0.86726755
318	D	0.34372887	0.34372887	0.34372887	0.6716525
319	V	0.368517	0.368517	0.368517	0.72008896
320	I	0.373549	0.373549	0.373549	0.7299216
321	E	0.21642087	0.21642087	0.21642087	0.42289034
322	E	0.055329893	0.055329893	0.055329893	0.10811562
323	C	0.14916424	0.14916424	0.14916424	0.29146966
324	K	-0.011214856	0.011214856	0.011214856	0.021914033
325	L	-0.0058677075	0.0058677075	0.0058677075	0.011465607
326	F	0.052365042	0.052365042	0.052365042	0.10232224
327	Y	0.040001318	0.040001318	0.040001318	0.0781633
328	F	-0.0052208803	0.0052208803	0.0052208803	0.010201695
329	A	0.010711205	0.010711205	0.010711205	0.02092989
330	G	0.11579929	0.11579929	0.11579929	0.22627392
331	Q	0.03478415	0.03478415	0.03478415	0.06796886
332	E	0.09076985	0.09076985	0.09076985	0.17736594
333	T	0.026164673	0.026164673	0.026164673	0.05112625
334	T	0.08472397	0.08472397	0.08472397	0.16555218
335	S	0.09735934	0.09735934	0.09735934	0.19024192
336	V	0.025939729	0.025939729	0.025939729	0.050686702
337	L	0.0883793	0.0883793	0.0883793	0.17269476
338	L	0.15381877	0.15381877	0.15381877	0.30056468
339	V	0.13720578	0.13720578	0.13720578	0.2681026
340	W	0.0065023326	0.0065023326	0.0065023326	0.012705676
341	T	0.19308805	0.19308805	0.19308805	0.37729758
342	M	0.110214815	0.110214815	0.110214815	0.21536176
343	V	0.19544609	0.19544609	0.19544609	0.38190523
344	A	0.18291362	0.18291362	0.18291362	0.35741654
345	L	0.15582529	0.15582529	0.15582529	0.30448544
346	S	0.13417168	0.13417168	0.13417168	0.2621739
347	R	0.31206405	0.31206405	0.31206405	0.6097788
348	Y	0.3000385	0.3000385	0.3000385	0.58628064
349	P	0.3486943	0.3486943	0.3486943	0.681355
350	D	0.37841603	0.37841603	0.37841603	0.7394318
351	W	0.25003794	0.25003794	0.25003794	0.48857868
352	Q	0.07129262	0.07129262	0.07129262	0.13930707
353	A	0.39924487	0.39924487	0.39924487	0.78013176
354	R	0.42925426	0.42925426	0.42925426	0.8387706
355	A	0.22656702	0.22656702	0.22656702	0.44271606
356	R	0.24927294	0.24927294	0.24927294	0.48708388
357	E	0.44037032	0.44037032	0.44037032	0.86049163
358	E	0.30327398	0.30327398	0.30327398	0.59260285
359	V	0.2147789	0.2147789	0.2147789	0.41968188
360	L	0.3653019	0.3653019	0.3653019	0.71380657
361	Q	0.45760715	0.45760715	0.45760715	0.8941727
362	V	0.3792092	0.3792092	0.3792092	0.74098164
363	F	0.34401414	0.34401414	0.34401414	0.6722099
364	G	0.39103183	0.39103183	0.39103183	0.7640833
365	K	0.42146465	0.42146465	0.42146465	0.8235496
366	H	0.42532724	0.42532724	0.42532724	0.8310972
367	K	0.4218931	0.4218931	0.4218931	0.8243868
368	P	0.40770552	0.40770552	0.40770552	0.796664
369	D	0.44415444	0.44415444	0.44415444	0.8678859
370	F	0.30261436	0.30261436	0.30261436	0.59131396
371	D	0.41495582	0.41495582	0.41495582	0.81083125
372	G	0.3191516	0.3191516	0.3191516	0.6236281
373	L	0.30517483	0.30517483	0.30517483	0.5963172
374	S	0.3570298	0.3570298	0.3570298	0.69764274
375	H	0.39333084	0.39333084	0.39333084	0.7685756
376	L	0.23474757	0.23474757	0.23474757	0.45870104
377	K	0.30048123	0.30048123	0.30048123	0.5871458
378	I	0.17987224	0.17987224	0.17987224	0.35147363
379	V	0.114840195	0.114840195	0.114840195	0.22439983
380	T	0.21640927	0.21640927	0.21640927	0.42286766
381	M	0.12315484	0.12315484	0.12315484	0.24064681
382	I	0.18741675	0.18741675	0.18741675	0.36621574
383	L	0.08870092	0.08870092	0.08870092	0.17332321
384	Y	0.09290036	0.09290036	0.09290036	0.18152899
385	E	0.012009089	0.012009089	0.012009089	0.023465978
386	V	0.041806124	0.041806124	0.041806124	0.08168993
387	L	-0.023695895	0.023695895	0.023695895	0.04630221
388	R	0.0676666	0.0676666	0.0676666	0.13222176
389	L	0.018358402	0.018358402	0.018358402	0.035872653
390	Y	0.04538814	0.04538814	0.04538814	0.08868925
391	P	0.045840174	0.045840174	0.045840174	0.089572534
392	P	-0.0017818875	0.0017818875	0.0017818875	0.0034818407
393	V	-0.05405965	0.05405965	0.05405965	0.10563354
394	P	0.06860687	0.06860687	0.06860687	0.13405907
395	G	0.023622265	0.023622265	0.023622265	0.046158336
396	L	0.035150923	0.035150923	0.035150923	0.06868555
397	A	0.1261703	0.1261703	0.1261703	0.24653907
398	R	0.023018492	0.023018492	0.023018492	0.04497855
399	T	0.2077926	0.2077926	0.2077926	0.4060305
400	V	0.046407677	0.046407677	0.046407677	0.09068145
401	Q	0.16199489	0.16199489	0.16199489	0.31654096
402	K	0.26825073	0.26825073	0.26825073	0.5241668
403	D	0.3196611	0.3196611	0.3196611	0.62462366
404	V	0.18392628	0.18392628	0.18392628	0.3593953
405	K	0.33358058	0.33358058	0.33358058	0.6518225
406	L	0.20981123	0.20981123	0.20981123	0.40997496
407	G	0.23433897	0.23433897	0.23433897	0.4579026
408	N	0.29390982	0.29390982	0.29390982	0.5743051
409	L	0.2230836	0.2230836	0.2230836	0.43590942
410	T	0.3615254	0.3615254	0.3615254	0.7064272
411	L	0.19024833	0.19024833	0.19024833	0.3717487
412	P	0.17352742	0.17352742	0.17352742	0.33907574
413	A	0.123875864	0.123875864	0.123875864	0.2420557
414	G	0.18396978	0.18396978	0.18396978	0.3594803
415	V	0.10621239	0.10621239	0.10621239	0.20754094
416	Q	0.23177373	0.23177373	0.23177373	0.4528901
417	V	0.14790848	0.14790848	0.14790848	0.28901586
418	S	0.19463019	0.19463019	0.19463019	0.38031092
419	L	0.17458375	0.17458375	0.17458375	0.34113982
420	P	0.18050785	0.18050785	0.18050785	0.35271564
421	I	0.07332169	0.07332169	0.07332169	0.14327192
422	V	0.24246158	0.24246158	0.24246158	0.47377434
423	L	0.18645251	0.18645251	0.18645251	0.3643316
424	V	0.12331724	0.12331724	0.12331724	0.24096413
425	H	-0.040330667	0.040330667	0.040330667	0.078806855
426	H	0.27565593	0.27565593	0.27565593	0.5386367
427	D	0.1683761	0.1683761	0.1683761	0.32900998
428	C	0.2788461	0.2788461	0.2788461	0.5448704
429	E	0.32463524	0.32463524	0.32463524	0.63434315
430	L	0.16392472	0.16392472	0.16392472	0.3203119
431	W	0.01208361	0.01208361	0.01208361	0.023611594
432	G	0.11877754	0.11877754	0.11877754	0.23209348
433	D	0.26586184	0.26586184	0.26586184	0.5194989
434	D	0.21047148	0.21047148	0.21047148	0.4112651
435	A	0.06039434	0.06039434	0.06039434	0.11801164
436	K	0.31448597	0.31448597	0.31448597	0.6145113
437	E	0.23151511	0.23151511	0.23151511	0.45238474
438	F	0.075253755	0.075253755	0.075253755	0.1470472
439	N	0.21523663	0.21523663	0.21523663	0.4205763
440	P	0.047522668	0.047522668	0.047522668	0.092860155
441	D	0.19262032	0.19262032	0.19262032	0.3763836
442	R	0.17116457	0.17116457	0.17116457	0.33445868
443	F	0.029654507	0.029654507	0.029654507	0.057945445
444	S	0.291426	0.291426	0.291426	0.5694517
445	E	0.30824253	0.30824253	0.30824253	0.6023115
446	G	0.30029583	0.30029583	0.30029583	0.5867835
447	V	0.30111492	0.30111492	0.30111492	0.58838403
448	S	0.37894037	0.37894037	0.37894037	0.7404564
449	K	0.4020678	0.4020678	0.4020678	0.7856478
450	A	0.33391082	0.33391082	0.33391082	0.65246785
451	T	0.3979118	0.3979118	0.3979118	0.77752686
452	N	0.39210457	0.39210457	0.39210457	0.76617944
453	G	0.40211	0.40211	0.40211	0.7857303
454	R	0.37098473	0.37098473	0.37098473	0.7249109
455	V	0.2793953	0.2793953	0.2793953	0.5459435
456	S	0.3139614	0.3139614	0.3139614	0.6134863
457	F	0.16081499	0.16081499	0.16081499	0.31423542
458	V	0.12714808	0.12714808	0.12714808	0.24844965
459	P	0.1384738	0.1384738	0.1384738	0.27058032
460	F	0.0414232	0.0414232	0.0414232	0.08094169
461	G	-0.08934682	0.08934682	0.08934682	0.17458531
462	G	-0.026510585	0.026510585	0.026510585	0.051802166
463	G	0.06698104	0.06698104	0.06698104	0.13088217
464	P	-0.0073640645	0.0073640645	0.0073640645	0.014389516
465	R	-0.028436175	0.028436175	0.028436175	0.055564802
466	I	-0.061757397	0.061757397	0.061757397	0.12067508
467	C	0.021039354	0.021039354	0.021039354	0.04111128
468	I	-0.14706448	0.14706448	0.14706448	0.28736666
469	G	0.063316844	0.063316844	0.063316844	0.12372227
470	Q	-0.059454955	0.059454955	0.059454955	0.11617607
471	N	0.105569154	0.105569154	0.105569154	0.20628405
472	F	0.037412055	0.037412055	0.037412055	0.07310384
473	S	-0.03123748	0.03123748	0.03123748	0.061038602
474	L	0.049283013	0.049283013	0.049283013	0.0962999
475	L	0.08271078	0.08271078	0.08271078	0.16161837
476	E	0.011615576	0.011615576	0.011615576	0.022697048
477	A	-0.0049039037	0.0049039037	0.0049039037	0.009582317
478	K	0.10574562	0.10574562	0.10574562	0.20662887
479	M	0.19017914	0.19017914	0.19017914	0.3716135
480	A	0.0734567	0.0734567	0.0734567	0.14353572
481	V	0.19974433	0.19974433	0.19974433	0.39030406
482	S	0.25882432	0.25882432	0.25882432	0.50574744
483	M	0.34574628	0.34574628	0.34574628	0.6755945
484	I	0.24064955	0.24064955	0.24064955	0.47023362
485	L	0.21739599	0.21739599	0.21739599	0.42479572
486	Q	0.29207325	0.29207325	0.29207325	0.57071644
487	N	0.38544858	0.38544858	0.38544858	0.75317353
488	F	0.3021742	0.3021742	0.3021742	0.5904539
489	S	0.3565665	0.3565665	0.3565665	0.6967374
490	F	0.14769234	0.14769234	0.14769234	0.28859353
491	E	0.34695637	0.34695637	0.34695637	0.6779591
492	L	0.16364582	0.16364582	0.16364582	0.3197669
493	S	0.10452819	0.10452819	0.10452819	0.20424998
494	P	0.32103154	0.32103154	0.32103154	0.62730145
495	A	0.21832508	0.21832508	0.21832508	0.42661119
496	Y	0.09635644	0.09635644	0.09635644	0.18828224
497	A	0.25441986	0.25441986	0.25441986	0.49714103
498	H	0.046336617	0.046336617	0.046336617	0.09054259
499	A	0.21320789	0.21320789	0.21320789	0.4166121
500	P	0.16394578	0.16394578	0.16394578	0.32035303
501	A	0.26747695	0.26747695	0.26747695	0.52265483
502	M	0.15915911	0.15915911	0.15915911	0.3109998
503	S	0.092000276	0.092000276	0.092000276	0.17977022
504	I	0.077823125	0.077823125	0.077823125	0.15206781
505	T	0.016479531	0.016479531	0.016479531	0.032201305
506	L	0.089760624	0.089760624	0.089760624	0.1753939
507	Q	0.15440655	0.15440655	0.15440655	0.3017132
508	P	0.08489283	0.08489283	0.08489283	0.16588214
509	Q	0.056288954	0.056288954	0.056288954	0.10998964
510	Y	0.13800144	0.13800144	0.13800144	0.26965734
511	G	0.21155971	0.21155971	0.21155971	0.41339153
512	A	-0.03842709	0.03842709	0.03842709	0.07508723
513	H	0.18924654	0.18924654	0.18924654	0.36979118
514	I	0.094780765	0.094780765	0.094780765	0.18520334
515	I	0.29244027	0.29244027	0.29244027	0.5714336
516	L	0.27397472	0.27397472	0.27397472	0.5353516
517	R	0.3793103	0.3793103	0.3793103	0.7411792
518	K	0.4158397	0.4158397	0.4158397	0.81255835
519	L	0.41035202	0.41035202	0.41035202	0.8018353
520	E	0.44144565	0.44144565	0.44144565	0.8625928
521	I	0.40097827	0.40097827	0.40097827	0.78351885
