## Supplementary material for "The N-Terminus of *Sophora tonkinensis* Cytochrome P450s Evolves Neutrally yet Encodes Rich Functional Information: A Protein Language Model Analysis": Dataset S1: StonChr2BG052630.1_residue_importance.csv

position	amino_acid	cosine_similarity	abs_cosine	final_score	final_score_norm
1	M	0.48637515	0.48637515	0.48637515	0.9466708
2	Q	0.45283931	0.45283931	0.45283931	0.8813973
3	A	0.46431166	0.46431166	0.46431166	0.9037268
4	A	0.4677396	0.4677396	0.4677396	0.91039896
5	W	0.4946249	0.4946249	0.4946249	0.96272796
6	A	0.47307464	0.47307464	0.47307464	0.9207829
7	T	0.4924909	0.4924909	0.4924909	0.95857435
8	S	0.5054203	0.5054203	0.5054203	0.9837399
9	V	0.50502247	0.50502247	0.50502247	0.9829655
10	G	0.51377434	0.51377434	0.51377434	1.0
11	I	0.49901193	0.49901193	0.49901193	0.97126675
12	I	0.5053856	0.5053856	0.5053856	0.9836723
13	V	0.5029892	0.5029892	0.5029892	0.97900796
14	V	0.48801312	0.48801312	0.48801312	0.9498589
15	T	0.47584024	0.47584024	0.47584024	0.9261658
16	V	0.4835049	0.4835049	0.4835049	0.94108415
17	I	0.49646598	0.49646598	0.49646598	0.9663114
18	V	0.46993643	0.46993643	0.46993643	0.91467476
19	A	0.44414747	0.44414747	0.44414747	0.86447966
20	V	0.4616658	0.4616658	0.4616658	0.89857703
21	R	0.50566864	0.50566864	0.50566864	0.98422325
22	W	0.4769989	0.4769989	0.4769989	0.928421
23	G	0.44675618	0.44675618	0.44675618	0.8695572
24	W	0.44170123	0.44170123	0.44170123	0.8597184
25	S	0.4806963	0.4806963	0.4806963	0.93561757
26	M	0.4486739	0.4486739	0.4486739	0.8732898
27	L	0.39443064	0.39443064	0.39443064	0.7677118
28	N	0.41896725	0.41896725	0.41896725	0.8154694
29	W	0.46483997	0.46483997	0.46483997	0.9047551
30	L	0.34075168	0.34075168	0.34075168	0.6632322
31	W	0.3350772	0.3350772	0.3350772	0.65218747
32	L	0.26779595	0.26779595	0.26779595	0.5212326
33	R	0.36055693	0.36055693	0.36055693	0.70178074
34	P	0.3037141	0.3037141	0.3037141	0.591143
35	K	0.34221095	0.34221095	0.34221095	0.6660725
36	K	0.36026147	0.36026147	0.36026147	0.7012057
37	L	0.35041288	0.35041288	0.35041288	0.6820366
38	E	0.35049596	0.35049596	0.35049596	0.6821983
39	R	0.3660241	0.3660241	0.3660241	0.71242195
40	L	0.39189202	0.39189202	0.39189202	0.7627707
41	L	0.29786974	0.29786974	0.29786974	0.57976764
42	R	0.3620838	0.3620838	0.3620838	0.70475256
43	E	0.40027606	0.40027606	0.40027606	0.7790893
44	Q	0.28330564	0.28330564	0.28330564	0.5514204
45	G	0.35394967	0.35394967	0.35394967	0.6889205
46	L	0.29382834	0.29382834	0.29382834	0.57190156
47	Q	0.36318058	0.36318058	0.36318058	0.70688736
48	G	0.2019075	0.2019075	0.2019075	0.39298868
49	N	0.26806644	0.26806644	0.26806644	0.5217591
50	P	0.30577552	0.30577552	0.30577552	0.5951553
51	Y	0.21052176	0.21052176	0.21052176	0.4097553
52	R	0.21564896	0.21564896	0.21564896	0.4197348
53	P	0.2420628	0.2420628	0.2420628	0.47114617
54	L	0.21012267	0.21012267	0.21012267	0.40897852
55	V	0.2464687	0.2464687	0.2464687	0.4797217
56	G	0.22848417	0.22848417	0.22848417	0.444717
57	D	0.19664408	0.19664408	0.19664408	0.38274407
58	L	0.27893746	0.27893746	0.27893746	0.54291826
59	N	0.36074045	0.36074045	0.36074045	0.70213795
60	E	0.39400142	0.39400142	0.39400142	0.7668764
61	I	0.4035485	0.4035485	0.4035485	0.7854587
62	L	0.44235036	0.44235036	0.44235036	0.8609818
63	K	0.48261467	0.48261467	0.48261467	0.93935144
64	M	0.4402554	0.4402554	0.4402554	0.8569042
65	G	0.42598936	0.42598936	0.42598936	0.8291371
66	K	0.4793145	0.4793145	0.4793145	0.9329281
67	E	0.4642494	0.4642494	0.4642494	0.90360564
68	A	0.43007386	0.43007386	0.43007386	0.8370871
69	K	0.48773104	0.48773104	0.48773104	0.9493098
70	F	0.464005	0.464005	0.464005	0.90312994
71	K	0.45784086	0.45784086	0.45784086	0.89113224
72	P	0.4752063	0.4752063	0.4752063	0.92493194
73	M	0.47557288	0.47557288	0.47557288	0.9256455
74	A	0.45891422	0.45891422	0.45891422	0.8932214
75	I	0.4629481	0.4629481	0.4629481	0.90107286
76	S	0.46044284	0.46044284	0.46044284	0.89619666
77	D	0.46181738	0.46181738	0.46181738	0.898872
78	D	0.44696912	0.44696912	0.44696912	0.8699717
79	I	0.42973152	0.42973152	0.42973152	0.8364208
80	V	0.41627547	0.41627547	0.41627547	0.8102302
81	P	0.42079192	0.42079192	0.42079192	0.8190209
82	H	0.39468727	0.39468727	0.39468727	0.7682113
83	V	0.3862478	0.3862478	0.3862478	0.751785
84	L	0.3526167	0.3526167	0.3526167	0.686326
85	P	0.37364775	0.37364775	0.37364775	0.7272604
86	Y	0.33973834	0.33973834	0.33973834	0.66125983
87	I	0.38221657	0.38221657	0.38221657	0.7439386
88	Q	0.45857626	0.45857626	0.45857626	0.8925636
89	Q	0.44752416	0.44752416	0.44752416	0.87105197
90	S	0.40783504	0.40783504	0.40783504	0.7938019
91	V	0.39216092	0.39216092	0.39216092	0.7632941
92	D	0.460078	0.460078	0.460078	0.89548653
93	K	0.44528344	0.44528344	0.44528344	0.8666907
94	H	0.38239327	0.38239327	0.38239327	0.74428254
95	G	0.34897175	0.34897175	0.34897175	0.6792316
96	K	0.39934036	0.39934036	0.39934036	0.777268
97	N	0.29648423	0.29648423	0.29648423	0.57707095
98	S	0.28376964	0.28376964	0.28376964	0.5523235
99	F	0.18186052	0.18186052	0.18186052	0.35396966
100	I	0.23887871	0.23887871	0.23887871	0.4649487
101	W	0.1034078	0.1034078	0.1034078	0.20127085
102	F	0.11920582	0.11920582	0.11920582	0.2320198
103	G	0.14313792	0.14313792	0.14313792	0.27860075
104	P	0.18382531	0.18382531	0.18382531	0.35779387
105	I	0.25552428	0.25552428	0.25552428	0.4973473
106	P	0.20891057	0.20891057	0.20891057	0.4066193
107	R	0.19629903	0.19629903	0.19629903	0.38207248
108	L	0.08780001	0.08780001	0.08780001	0.17089216
109	I	0.13953188	0.13953188	0.13953188	0.27158204
110	L	0.23265725	0.23265725	0.23265725	0.45283937
111	K	0.18748136	0.18748136	0.18748136	0.36490995
112	D	0.23767735	0.23767735	0.23767735	0.4626104
113	P	0.25393134	0.25393134	0.25393134	0.49424684
114	E	0.3725752	0.3725752	0.3725752	0.7251728
115	L	0.24357426	0.24357426	0.24357426	0.47408804
116	I	0.2341824	0.2341824	0.2341824	0.4558079
117	K	0.29084843	0.29084843	0.29084843	0.56610155
118	E	0.35236523	0.35236523	0.35236523	0.68583655
119	V	0.21950285	0.21950285	0.21950285	0.42723593
120	F	0.11939044	0.11939044	0.11939044	0.23237915
121	N	0.17145154	0.17145154	0.17145154	0.3337098
122	K	0.2812481	0.2812481	0.2812481	0.5474156
123	I	0.14907983	0.14907983	0.14907983	0.29016596
124	Y	0.21480328	0.21480328	0.21480328	0.41808876
125	D	0.19173194	0.19173194	0.19173194	0.3731832
126	F	0.15502338	0.15502338	0.15502338	0.3017344
127	P	0.23106836	0.23106836	0.23106836	0.4497468
128	K	0.104496226	0.104496226	0.104496226	0.20338935
129	P	0.279226	0.279226	0.279226	0.54347986
130	N	0.28189602	0.28189602	0.28189602	0.5486767
131	M	0.29979694	0.29979694	0.29979694	0.5835187
132	N	0.22126701	0.22126701	0.22126701	0.43066967
133	P	0.27086738	0.27086738	0.27086738	0.5272108
134	L	0.2152135	0.2152135	0.2152135	0.41888723
135	V	0.25666356	0.25666356	0.25666356	0.49956477
136	K	0.33150628	0.33150628	0.33150628	0.64523715
137	L	0.24866708	0.24866708	0.24866708	0.4840006
138	L	0.24754897	0.24754897	0.24754897	0.4818243
139	V	0.16476439	0.16476439	0.16476439	0.3206941
140	T	0.23791997	0.23791997	0.23791997	0.46308264
141	G	0.10724296	0.10724296	0.10724296	0.20873553
142	L	0.08997736	0.08997736	0.08997736	0.17513011
143	A	-0.008181157	0.008181157	0.008181157	0.015923638
144	N	-0.013580988	0.013580988	0.013580988	0.026433762
145	Y	-0.060116403	0.060116403	0.060116403	0.11700936
146	E	0.13037498	0.13037498	0.13037498	0.25375924
147	G	0.13200516	0.13200516	0.13200516	0.25693217
148	E	0.25461364	0.25461364	0.25461364	0.49557486
149	K	0.053592686	0.053592686	0.053592686	0.10431172
150	W	0.0024622155	0.0024622155	0.0024622155	0.0047924067
151	S	0.029997652	0.029997652	0.029997652	0.058386825
152	K	0.19317585	0.19317585	0.19317585	0.37599358
153	H	-0.10220463	0.10220463	0.10220463	0.19892903
154	R	-0.0152330855	0.0152330855	0.0152330855	0.02964937
155	R	0.090227365	0.090227365	0.090227365	0.17561673
156	I	0.012560973	0.012560973	0.012560973	0.024448425
157	I	-0.091377795	0.091377795	0.091377795	0.1778559
158	N	-0.14300682	0.14300682	0.14300682	0.27834558
159	P	0.070454516	0.070454516	0.070454516	0.13713124
160	A	-0.024100969	0.024100969	0.024100969	0.046909638
161	F	-0.07071813	0.07071813	0.07071813	0.13764435
162	N	-0.01858879	0.01858879	0.01858879	0.036180846
163	L	0.08366939	0.08366939	0.08366939	0.1628524
164	E	0.14891	0.14891	0.14891	0.28983542
165	K	0.05380988	0.05380988	0.05380988	0.104734465
166	I	0.025145918	0.025145918	0.025145918	0.04894351
167	K	0.22054882	0.22054882	0.22054882	0.4292718
168	M	0.27094468	0.27094468	0.27094468	0.5273613
169	M	-0.03122674	0.03122674	0.03122674	0.060779095
170	L	0.2649359	0.2649359	0.2649359	0.5156659
171	P	0.3496572	0.3496572	0.3496572	0.6805657
172	I	0.2967603	0.2967603	0.2967603	0.5776082
173	F	0.027272055	0.027272055	0.027272055	0.053081777
174	F	0.3163816	0.3163816	0.3163816	0.6157988
175	I	0.41484803	0.41484803	0.41484803	0.80745184
176	S	0.2627595	0.2627595	0.2627595	0.5114298
177	C	0.36469218	0.36469218	0.36469218	0.7098295
178	N	0.4222482	0.4222482	0.4222482	0.8218554
179	D	0.4157131	0.4157131	0.4157131	0.8091356
180	M	0.30178526	0.30178526	0.30178526	0.58738875
181	I	0.38867164	0.38867164	0.38867164	0.7565026
182	S	0.45759392	0.45759392	0.45759392	0.8906516
183	K	0.44635507	0.44635507	0.44635507	0.8687765
184	W	0.30876482	0.30876482	0.30876482	0.6009736
185	E	0.43013793	0.43013793	0.43013793	0.8372118
186	G	0.4264162	0.4264162	0.4264162	0.82996786
187	M	0.48511055	0.48511055	0.48511055	0.9442094
188	L	0.40020478	0.40020478	0.40020478	0.7789505
189	S	0.43454543	0.43454543	0.43454543	0.84579045
190	S	0.4519775	0.4519775	0.4519775	0.87971985
191	D	0.44176945	0.44176945	0.44176945	0.8598511
192	G	0.42138365	0.42138365	0.42138365	0.8201726
193	S	0.39803416	0.39803416	0.39803416	0.7747257
194	C	0.4591031	0.4591031	0.4591031	0.893589
195	E	0.31388107	0.31388107	0.31388107	0.61093175
196	M	0.36287063	0.36287063	0.36287063	0.7062841
197	D	0.26768556	0.26768556	0.26768556	0.5210178
198	V	0.227374	0.227374	0.227374	0.44255617
199	W	0.2896751	0.2896751	0.2896751	0.56381774
200	P	0.38813367	0.38813367	0.38813367	0.75545555
201	F	0.29112786	0.29112786	0.29112786	0.5666454
202	L	0.14505868	0.14505868	0.14505868	0.28233927
203	Q	0.22692898	0.22692898	0.22692898	0.44169
204	N	0.34706873	0.34706873	0.34706873	0.6755276
205	L	0.13622358	0.13622358	0.13622358	0.26514283
206	A	0.08444694	0.08444694	0.08444694	0.16436581
207	S	0.12908997	0.12908997	0.12908997	0.2512581
208	D	0.29800403	0.29800403	0.29800403	0.580029
209	V	0.06430525	0.06430525	0.06430525	0.12516245
210	I	0.0077291443	0.0077291443	0.0077291443	0.01504385
211	S	-0.004563932	0.004563932	0.004563932	0.008883145
212	R	0.25133803	0.25133803	0.25133803	0.48919928
213	T	0.122450024	0.122450024	0.122450024	0.23833425
214	A	0.03339243	0.03339243	0.03339243	0.06499435
215	F	-0.022278903	0.022278903	0.022278903	0.043363206
216	G	0.16986409	0.16986409	0.16986409	0.33062002
217	S	0.22937958	0.22937958	0.22937958	0.4464598
218	S	0.23541175	0.23541175	0.23541175	0.45820066
219	Y	0.16720225	0.16720225	0.16720225	0.3254391
220	E	0.37535906	0.37535906	0.37535906	0.7305913
221	E	0.32781076	0.32781076	0.32781076	0.63804424
222	G	0.19964358	0.19964358	0.19964358	0.38858223
223	K	0.3728652	0.3728652	0.3728652	0.7257373
224	R	0.41406637	0.41406637	0.41406637	0.80593044
225	I	0.26978365	0.26978365	0.26978365	0.5251014
226	F	0.1956224	0.1956224	0.1956224	0.38075548
227	Q	0.3898282	0.3898282	0.3898282	0.7587538
228	L	0.3025482	0.3025482	0.3025482	0.5888737
229	Q	0.13154663	0.13154663	0.13154663	0.2560397
230	N	0.34769282	0.34769282	0.34769282	0.67674226
231	E	0.392753	0.392753	0.392753	0.7644465
232	Q	0.2681598	0.2681598	0.2681598	0.5219408
233	A	0.30123842	0.30123842	0.30123842	0.5863244
234	E	0.42772537	0.42772537	0.42772537	0.832516
235	L	0.34254798	0.34254798	0.34254798	0.6667285
236	T	0.3118528	0.3118528	0.3118528	0.606984
237	M	0.3280732	0.3280732	0.3280732	0.63855505
238	K	0.43219903	0.43219903	0.43219903	0.8412235
239	V	0.38839227	0.38839227	0.38839227	0.75595886
240	I	0.32768494	0.32768494	0.32768494	0.6377994
241	M	0.39943492	0.39943492	0.39943492	0.77745205
242	K	0.45647195	0.45647195	0.45647195	0.8884678
243	A	0.37550554	0.37550554	0.37550554	0.7308764
244	Q	0.40440413	0.40440413	0.40440413	0.78712404
245	I	0.33725998	0.33725998	0.33725998	0.656436
246	P	0.27816197	0.27816197	0.27816197	0.54140884
247	G	0.30366957	0.30366957	0.30366957	0.59105635
248	W	0.42904934	0.42904934	0.42904934	0.83509296
249	R	0.4178953	0.4178953	0.4178953	0.813383
250	F	0.36088592	0.36088592	0.36088592	0.70242107
251	L	0.31386057	0.31386057	0.31386057	0.6108919
252	Q	0.37613958	0.37613958	0.37613958	0.7321105
253	N	0.33251598	0.33251598	0.33251598	0.64720243
254	S	0.34883156	0.34883156	0.34883156	0.6789587
255	T	0.3772965	0.3772965	0.3772965	0.7343623
256	H	0.34398228	0.34398228	0.34398228	0.66952014
257	R	0.40031904	0.40031904	0.40031904	0.7791729
258	R	0.35050812	0.35050812	0.35050812	0.68222195
259	M	0.33297074	0.33297074	0.33297074	0.6480875
260	K	0.36676526	0.36676526	0.36676526	0.7138645
261	E	0.37197015	0.37197015	0.37197015	0.7239952
262	I	0.21174663	0.21174663	0.21174663	0.4121394
263	D	0.34015155	0.34015155	0.34015155	0.66206414
264	R	0.39039448	0.39039448	0.39039448	0.7598559
265	D	0.37280712	0.37280712	0.37280712	0.72562426
266	I	0.25108233	0.25108233	0.25108233	0.48870158
267	K	0.3992108	0.3992108	0.3992108	0.77701586
268	A	0.3787112	0.3787112	0.3787112	0.7371158
269	S	0.42113844	0.42113844	0.42113844	0.81969535
270	L	0.25310275	0.25310275	0.25310275	0.4926341
271	K	0.42278725	0.42278725	0.42278725	0.8229046
272	D	0.4443718	0.4443718	0.4443718	0.86491627
273	I	0.27783927	0.27783927	0.27783927	0.5407808
274	I	0.37567633	0.37567633	0.37567633	0.73120886
275	N	0.44804022	0.44804022	0.44804022	0.8720564
276	K	0.44662607	0.44662607	0.44662607	0.86930394
277	R	0.25896215	0.25896215	0.25896215	0.5040387
278	E	0.46551675	0.46551675	0.46551675	0.9060724
279	R	0.4142873	0.4142873	0.4142873	0.8063604
280	A	0.37310207	0.37310207	0.37310207	0.7261983
281	L	0.3899576	0.3899576	0.3899576	0.7590056
282	K	0.42275524	0.42275524	0.42275524	0.8228423
283	A	0.35052598	0.35052598	0.35052598	0.6822567
284	G	0.3790921	0.3790921	0.3790921	0.7378572
285	E	0.32244447	0.32244447	0.32244447	0.6275994
286	A	0.39525533	0.39525533	0.39525533	0.769317
287	A	0.4041373	0.4041373	0.4041373	0.7866047
288	K	0.38982025	0.38982025	0.38982025	0.7587383
289	N	0.34709877	0.34709877	0.34709877	0.67558604
290	D	0.19085069	0.19085069	0.19085069	0.37146792
291	L	0.12871863	0.12871863	0.12871863	0.25053534
292	L	0.124774285	0.124774285	0.124774285	0.24285816
293	G	0.26187775	0.26187775	0.26187775	0.50971353
294	I	0.326028	0.326028	0.326028	0.6345743
295	L	0.24752082	0.24752082	0.24752082	0.48176953
296	L	0.39631206	0.39631206	0.39631206	0.7713738
297	E	0.4507827	0.4507827	0.4507827	0.8773943
298	S	0.4725261	0.4725261	0.4725261	0.9197153
299	N	0.49022427	0.49022427	0.49022427	0.95416266
300	H	0.48225972	0.48225972	0.48225972	0.93866056
301	K	0.48004696	0.48004696	0.48004696	0.9343537
302	E	0.46262842	0.46262842	0.46262842	0.90045065
303	I	0.44241852	0.44241852	0.44241852	0.8611145
304	Q	0.44814625	0.44814625	0.44814625	0.87226284
305	E	0.44878453	0.44878453	0.44878453	0.8735052
306	H	0.46651042	0.46651042	0.46651042	0.9080064
307	G	0.4297319	0.4297319	0.4297319	0.8364215
308	N	0.46709836	0.46709836	0.46709836	0.90915084
309	I	0.4643748	0.4643748	0.4643748	0.9038498
310	K	0.47046053	0.47046053	0.47046053	0.9156949
311	D	0.48953205	0.48953205	0.48953205	0.9528153
312	V	0.4846497	0.4846497	0.4846497	0.94331235
313	G	0.45453724	0.45453724	0.45453724	0.88470215
314	M	0.42818144	0.42818144	0.42818144	0.8334037
315	T	0.47639138	0.47639138	0.47639138	0.9272386
316	L	0.48183858	0.48183858	0.48183858	0.9378409
317	L	0.43720227	0.43720227	0.43720227	0.8509617
318	D	0.39599416	0.39599416	0.39599416	0.77075505
319	V	0.39011735	0.39011735	0.39011735	0.7593165
320	I	0.40205854	0.40205854	0.40205854	0.7825586
321	K	0.35141325	0.35141325	0.35141325	0.6839837
322	E	0.11834459	0.11834459	0.11834459	0.23034352
323	C	0.188767	0.188767	0.188767	0.36741227
324	K	0.026210483	0.026210483	0.026210483	0.051015556
325	L	0.013919589	0.013919589	0.013919589	0.027092807
326	F	0.08772759	0.08772759	0.08772759	0.17075121
327	Y	0.068100475	0.068100475	0.068100475	0.13254939
328	F	0.0065046903	0.0065046903	0.0065046903	0.012660597
329	A	0.043015108	0.043015108	0.043015108	0.08372374
330	G	0.13547501	0.13547501	0.13547501	0.26368582
331	Q	0.046584707	0.046584707	0.046584707	0.09067153
332	E	0.10218225	0.10218225	0.10218225	0.19888547
333	T	0.04803091	0.04803091	0.04803091	0.09348639
334	T	0.10138093	0.10138093	0.10138093	0.1973258
335	S	0.10033348	0.10033348	0.10033348	0.19528706
336	V	0.040063992	0.040063992	0.040063992	0.07797974
337	L	0.13887997	0.13887997	0.13887997	0.27031317
338	L	0.16299805	0.16299805	0.16299805	0.31725612
339	V	0.1382375	0.1382375	0.1382375	0.2690627
340	W	0.0076347813	0.0076347813	0.0076347813	0.014860184
341	T	0.20550716	0.20550716	0.20550716	0.399995
342	M	0.12102294	0.12102294	0.12102294	0.2355566
343	V	0.20279163	0.20279163	0.20279163	0.39470953
344	A	0.18775976	0.18775976	0.18775976	0.3654518
345	L	0.15153272	0.15153272	0.15153272	0.29494023
346	S	0.14341265	0.14341265	0.14341265	0.2791355
347	R	0.3165029	0.3165029	0.3165029	0.61603487
348	Y	0.28595963	0.28595963	0.28595963	0.556586
349	P	0.3431856	0.3431856	0.3431856	0.6679695
350	D	0.37115818	0.37115818	0.37115818	0.7224148
351	W	0.24040262	0.24040262	0.24040262	0.46791482
352	Q	0.07853239	0.07853239	0.07853239	0.15285386
353	A	0.39823553	0.39823553	0.39823553	0.7751176
354	R	0.42939037	0.42939037	0.42939037	0.8357568
355	A	0.22968055	0.22968055	0.22968055	0.4470456
356	R	0.2635031	0.2635031	0.2635031	0.5128771
357	E	0.43882325	0.43882325	0.43882325	0.85411674
358	E	0.30459478	0.30459478	0.30459478	0.5928571
359	V	0.20599066	0.20599066	0.20599066	0.40093607
360	L	0.36319336	0.36319336	0.36319336	0.7069122
361	Q	0.45617765	0.45617765	0.45617765	0.887895
362	V	0.37511003	0.37511003	0.37511003	0.7301066
363	F	0.32626897	0.32626897	0.32626897	0.6350433
364	G	0.38295123	0.38295123	0.38295123	0.74536854
365	K	0.41618404	0.41618404	0.41618404	0.8100522
366	H	0.41961247	0.41961247	0.41961247	0.81672525
367	K	0.42052573	0.42052573	0.42052573	0.8185028
368	P	0.40802377	0.40802377	0.40802377	0.79416925
369	E	0.4354786	0.4354786	0.4354786	0.8476068
370	F	0.30491835	0.30491835	0.30491835	0.5934869
371	D	0.42691755	0.42691755	0.42691755	0.8309437
372	G	0.32371107	0.32371107	0.32371107	0.63006467
373	L	0.32062837	0.32062837	0.32062837	0.6240646
374	S	0.36640367	0.36640367	0.36640367	0.7131607
375	H	0.39715272	0.39715272	0.39715272	0.77301
376	L	0.23251277	0.23251277	0.23251277	0.45255816
377	K	0.2978291	0.2978291	0.2978291	0.57968855
378	I	0.1602023	0.1602023	0.1602023	0.31181452
379	V	0.12415517	0.12415517	0.12415517	0.24165311
380	T	0.23139057	0.23139057	0.23139057	0.45037392
381	M	0.111549556	0.111549556	0.111549556	0.2171178
382	I	0.1931068	0.1931068	0.1931068	0.37585917
383	L	0.11635999	0.11635999	0.11635999	0.22648072
384	Y	0.103688024	0.103688024	0.103688024	0.20181628
385	E	0.017135734	0.017135734	0.017135734	0.033352647
386	V	0.04367751	0.04367751	0.04367751	0.085013025
387	L	-0.0075177634	0.0075177634	0.0075177634	0.014632423
388	R	0.07280037	0.07280037	0.07280037	0.14169717
389	L	0.01216642	0.01216642	0.01216642	0.023680475
390	Y	0.05911131	0.05911131	0.05911131	0.11505306
391	P	0.038443983	0.038443983	0.038443983	0.07482659
392	P	0.038266126	0.038266126	0.038266126	0.074480414
393	V	-0.028498515	0.028498515	0.028498515	0.055468936
394	L	0.0489547	0.0489547	0.0489547	0.09528444
395	G	0.00608933	0.00608933	0.00608933	0.01185215
396	L	0.021644104	0.021644104	0.021644104	0.042127647
397	V	0.11397552	0.11397552	0.11397552	0.22183965
398	R	0.03831756	0.03831756	0.03831756	0.07458053
399	T	0.20523031	0.20523031	0.20523031	0.39945614
400	I	0.09270852	0.09270852	0.09270852	0.180446
401	Q	0.17229073	0.17229073	0.17229073	0.33534318
402	K	0.28212973	0.28212973	0.28212973	0.54913163
403	D	0.3224872	0.3224872	0.3224872	0.62768257
404	L	0.18861656	0.18861656	0.18861656	0.36711946
405	K	0.33492702	0.33492702	0.33492702	0.6518952
406	L	0.20891555	0.20891555	0.20891555	0.406629
407	G	0.23923086	0.23923086	0.23923086	0.4656341
408	N	0.2871505	0.2871505	0.2871505	0.55890393
409	L	0.21475539	0.21475539	0.21475539	0.41799554
410	T	0.36112818	0.36112818	0.36112818	0.7028926
411	L	0.20168763	0.20168763	0.20168763	0.39256075
412	P	0.18611363	0.18611363	0.18611363	0.3622478
413	A	0.13250482	0.13250482	0.13250482	0.2579047
414	G	0.20410563	0.20410563	0.20410563	0.39726707
415	V	0.11575383	0.11575383	0.11575383	0.22530092
416	Q	0.22182125	0.22182125	0.22182125	0.4317484
417	V	0.1627639	0.1627639	0.1627639	0.31680036
418	S	0.18334012	0.18334012	0.18334012	0.3568495
419	L	0.16876069	0.16876069	0.16876069	0.3284724
420	P	0.13371086	0.13371086	0.13371086	0.26025212
421	T	0.071738325	0.071738325	0.071738325	0.13963003
422	L	0.21413969	0.21413969	0.21413969	0.41679716
423	L	0.13852951	0.13852951	0.13852951	0.26963103
424	V	0.10828227	0.10828227	0.10828227	0.21075842
425	H	-0.028487513	0.028487513	0.028487513	0.05544752
426	H	0.27145335	0.27145335	0.27145335	0.5283513
427	D	0.16143863	0.16143863	0.16143863	0.31422088
428	C	0.27575082	0.27575082	0.27575082	0.5367158
429	E	0.3174462	0.3174462	0.3174462	0.61787087
430	L	0.16761543	0.16761543	0.16761543	0.32624328
431	W	0.018849855	0.018849855	0.018849855	0.03668898
432	G	0.11228257	0.11228257	0.11228257	0.21854453
433	D	0.25626606	0.25626606	0.25626606	0.49879107
434	D	0.20687409	0.20687409	0.20687409	0.40265554
435	A	0.058581572	0.058581572	0.058581572	0.11402199
436	K	0.31737518	0.31737518	0.31737518	0.61773264
437	E	0.22951537	0.22951537	0.22951537	0.4467241
438	F	0.07085037	0.07085037	0.07085037	0.13790174
439	N	0.21578081	0.21578081	0.21578081	0.4199914
440	P	0.017055789	0.017055789	0.017055789	0.033197045
441	E	0.14713785	0.14713785	0.14713785	0.28638613
442	R	0.17158264	0.17158264	0.17158264	0.33396497
443	F	0.024538305	0.024538305	0.024538305	0.047760863
444	S	0.28430173	0.28430173	0.28430173	0.55335915
445	E	0.30059195	0.30059195	0.30059195	0.5850661
446	G	0.30184004	0.30184004	0.30184004	0.5874954
447	V	0.3028186	0.3028186	0.3028186	0.5894
448	S	0.37255007	0.37255007	0.37255007	0.72512394
449	K	0.3957045	0.3957045	0.3957045	0.77019125
450	A	0.33469582	0.33469582	0.33469582	0.6514452
451	T	0.4083796	0.4083796	0.4083796	0.79486185
452	N	0.4004572	0.4004572	0.4004572	0.77944183
453	G	0.4099079	0.4099079	0.4099079	0.7978365
454	R	0.38823026	0.38823026	0.38823026	0.75564355
455	V	0.30621886	0.30621886	0.30621886	0.5960182
456	S	0.32866344	0.32866344	0.32866344	0.63970387
457	F	0.2001792	0.2001792	0.2001792	0.38962477
458	F	0.12549913	0.12549913	0.12549913	0.24426897
459	P	0.13893487	0.13893487	0.13893487	0.27042
460	F	0.026864596	0.026864596	0.026864596	0.052288707
461	G	-0.06664415	0.06664415	0.06664415	0.12971482
462	G	-0.026701245	0.026701245	0.026701245	0.051970765
463	G	0.06305365	0.06305365	0.06305365	0.12272636
464	P	-0.008275524	0.008275524	0.008275524	0.016107313
465	R	-0.00824376	0.00824376	0.00824376	0.016045488
466	I	-0.049932677	0.049932677	0.049932677	0.09718796
467	C	0.037871618	0.037871618	0.037871618	0.07371255
468	I	-0.13992478	0.13992478	0.13992478	0.27234676
469	G	0.07774983	0.07774983	0.07774983	0.15133071
470	Q	-0.03717527	0.03717527	0.03717527	0.0723572
471	N	0.1141901	0.1141901	0.1141901	0.22225732
472	F	0.06151239	0.06151239	0.06151239	0.11972647
473	S	0.01298557	0.01298557	0.01298557	0.025274852
474	L	0.07049771	0.07049771	0.07049771	0.13721532
475	L	0.10246603	0.10246603	0.10246603	0.19943781
476	E	0.009884706	0.009884706	0.009884706	0.019239392
477	V	0.08137177	0.08137177	0.08137177	0.15838037
478	K	0.12673536	0.12673536	0.12673536	0.24667515
479	M	0.20646669	0.20646669	0.20646669	0.4018626
480	A	0.09491926	0.09491926	0.09491926	0.18474893
481	V	0.22537988	0.22537988	0.22537988	0.43867487
482	S	0.25863668	0.25863668	0.25863668	0.5034052
483	M	0.3438725	0.3438725	0.3438725	0.66930646
484	I	0.25060496	0.25060496	0.25060496	0.48777243
485	L	0.21642092	0.21642092	0.21642092	0.42123732
486	Q	0.2975617	0.2975617	0.2975617	0.5791681
487	N	0.3777913	0.3777913	0.3777913	0.73532534
488	F	0.30069393	0.30069393	0.30069393	0.5852646
489	S	0.35441953	0.35441953	0.35441953	0.689835
490	F	0.14965893	0.14965893	0.14965893	0.2912931
491	E	0.34460282	0.34460282	0.34460282	0.67072797
492	L	0.15599547	0.15599547	0.15599547	0.30362645
493	S	0.11624748	0.11624748	0.11624748	0.22626175
494	P	0.31303656	0.31303656	0.31303656	0.60928804
495	A	0.21593066	0.21593066	0.21593066	0.42028308
496	Y	0.08980284	0.08980284	0.08980284	0.17479043
497	A	0.2537703	0.2537703	0.2537703	0.49393338
498	H	0.03997596	0.03997596	0.03997596	0.0778084
499	A	0.20226628	0.20226628	0.20226628	0.393687
500	P	0.14236374	0.14236374	0.14236374	0.27709392
501	T	0.25965494	0.25965494	0.25965494	0.5053871
502	M	0.13764834	0.13764834	0.13764834	0.26791596
503	A	0.10585994	0.10585994	0.10585994	0.20604366
504	V	0.053568818	0.053568818	0.053568818	0.104265265
505	T	0.034016516	0.034016516	0.034016516	0.06620906
506	L	0.077797584	0.077797584	0.077797584	0.15142365
507	Q	0.14928433	0.14928433	0.14928433	0.290564
508	P	0.0785075	0.0785075	0.0785075	0.1528054
509	Q	0.061074957	0.061074957	0.061074957	0.118875064
510	Y	0.14461026	0.14461026	0.14461026	0.28146648
511	G	0.21775508	0.21775508	0.21775508	0.4238341
512	A	-0.017732464	0.017732464	0.017732464	0.03451411
513	H	0.21057966	0.21057966	0.21057966	0.409868
514	I	0.10041927	0.10041927	0.10041927	0.19545403
515	I	0.29473397	0.29473397	0.29473397	0.57366425
516	L	0.26992658	0.26992658	0.26992658	0.52537966
517	R	0.37450925	0.37450925	0.37450925	0.7289372
518	K	0.41470486	0.41470486	0.41470486	0.8071732
519	V	0.4106321	0.4106321	0.4106321	0.799246
520	E	0.44331244	0.44331244	0.44331244	0.86285436
521	I	0.3994807	0.3994807	0.3994807	0.77754116
