## Supplementary material for "The N-Terminus of *Sophora tonkinensis* Cytochrome P450s Evolves Neutrally yet Encodes Rich Functional Information: A Protein Language Model Analysis": Dataset S1: StonChr2BG053070.1_residue_importance.csv

position	amino_acid	cosine_similarity	abs_cosine	final_score	final_score_norm
1	M	0.5625537	0.5625537	0.5625537	1.0
2	L	0.5296598	0.5296598	0.5296598	0.94152755
3	P	0.5609434	0.5609434	0.5609434	0.99713755
4	E	0.55454934	0.55454934	0.55454934	0.98577136
5	L	0.51315403	0.51315403	0.51315403	0.91218674
6	L	0.5181542	0.5181542	0.5181542	0.9210751
7	L	0.49275443	0.49275443	0.49275443	0.8759242
8	H	0.49536696	0.49536696	0.49536696	0.8805683
9	L	0.46475855	0.46475855	0.46475855	0.8261585
10	S	0.4843282	0.4843282	0.4843282	0.86094576
11	N	0.4681687	0.4681687	0.4681687	0.8322205
12	L	0.45662552	0.45662552	0.45662552	0.81170124
13	H	0.3235141	0.3235141	0.3235141	0.5750813
14	D	0.42492196	0.42492196	0.42492196	0.7553447
15	Y	0.46183792	0.46183792	0.46183792	0.8209668
16	I	0.47482616	0.47482616	0.47482616	0.8440548
17	A	0.45382833	0.45382833	0.45382833	0.8067289
18	Q	0.55385834	0.55385834	0.55385834	0.984543
19	R	0.5164353	0.5164353	0.5164353	0.9180196
20	L	0.45635098	0.45635098	0.45635098	0.8112132
21	P	0.5357974	0.5357974	0.5357974	0.9524378
22	T	0.5282886	0.5282886	0.5282886	0.9390901
23	V	0.50301516	0.50301516	0.50301516	0.8941638
24	G	0.5131366	0.5131366	0.5131366	0.9121558
25	G	0.46578175	0.46578175	0.46578175	0.8279774
26	T	0.33858466	0.33858466	0.33858466	0.60187083
27	F	0.29004973	0.29004973	0.29004973	0.5155947
28	E	0.4215378	0.4215378	0.4215378	0.749329
29	F	0.3101322	0.3101322	0.3101322	0.5512935
30	K	0.32956305	0.32956305	0.32956305	0.58583397
31	G	0.25329846	0.25329846	0.25329846	0.45026538
32	P	0.2884991	0.2884991	0.2884991	0.5128383
33	L	0.26153964	0.26153964	0.26153964	0.46491498
34	L	0.31185243	0.31185243	0.31185243	0.5543514
35	T	0.27214494	0.27214494	0.27214494	0.48376703
36	N	0.40980706	0.40980706	0.40980706	0.72847635
37	M	0.35687897	0.35687897	0.35687897	0.63439095
38	N	0.41250142	0.41250142	0.41250142	0.7332659
39	F	0.30282235	0.30282235	0.30282235	0.53829944
40	I	0.1745758	0.1745758	0.1745758	0.31032735
41	L	0.20114931	0.20114931	0.20114931	0.35756466
42	T	-0.026467415	0.026467415	0.026467415	0.047048688
43	C	0.14823914	0.14823914	0.14823914	0.2635111
44	D	0.19365458	0.19365458	0.19365458	0.34424195
45	P	0.21359675	0.21359675	0.21359675	0.3796913
46	M	0.27610603	0.27610603	0.27610603	0.4908083
47	N	-0.042032912	0.042032912	0.042032912	0.07471804
48	A	0.13683075	0.13683075	0.13683075	0.24323145
49	H	0.11628262	0.11628262	0.11628262	0.20670493
50	H	0.006263548	0.006263548	0.006263548	0.011134134
51	I	0.060043518	0.060043518	0.060043518	0.10673384
52	L	0.03303433	0.03303433	0.03303433	0.05872209
53	S	0.13073866	0.13073866	0.13073866	0.2324021
54	K	0.12239259	0.12239259	0.12239259	0.21756604
55	N	-0.030109184	0.030109184	0.030109184	0.05352233
56	F	0.05201966	0.05201966	0.05201966	0.092470564
57	S	0.22595616	0.22595616	0.22595616	0.4016615
58	N	0.004815235	0.004815235	0.004815235	0.0085596
59	Y	0.015653992	0.015653992	0.015653992	0.027826663
60	H	0.21701655	0.21701655	0.21701655	0.38577035
61	K	0.016289052	0.016289052	0.016289052	0.028955549
62	G	0.118607454	0.118607454	0.118607454	0.21083757
63	P	0.25981987	0.25981987	0.25981987	0.4618579
64	N	0.22751817	0.22751817	0.22751817	0.40443814
65	F	0.10165824	0.10165824	0.10165824	0.18070851
66	R	0.2049302	0.2049302	0.2049302	0.3642856
67	E	0.29054824	0.29054824	0.29054824	0.51648086
68	I	0.16433491	0.16433491	0.16433491	0.29212305
69	F	0.14592895	0.14592895	0.14592895	0.25940448
70	D	0.23148404	0.23148404	0.23148404	0.4114879
71	V	0.15934515	0.15934515	0.15934515	0.28325322
72	F	0.10592431	0.10592431	0.10592431	0.1882919
73	G	0.17571624	0.17571624	0.17571624	0.3123546
74	D	0.20395392	0.20395392	0.20395392	0.36255014
75	G	0.011068083	0.011068083	0.011068083	0.019674715
76	I	0.017256554	0.017256554	0.017256554	0.03067539
77	F	-0.02790416	0.02790416	0.02790416	0.04960266
78	T	0.0060833176	0.0060833176	0.0060833176	0.010813754
79	A	0.06305479	0.06305479	0.06305479	0.112086706
80	D	0.07118812	0.07118812	0.07118812	0.12654458
81	S	0.19464417	0.19464417	0.19464417	0.34600103
82	E	0.3174717	0.3174717	0.3174717	0.5643403
83	T	0.2428413	0.2428413	0.2428413	0.43167666
84	W	0.122231305	0.122231305	0.122231305	0.21727936
85	K	0.33476105	0.33476105	0.33476105	0.59507394
86	S	0.3871809	0.3871809	0.3871809	0.6882559
87	S	0.16892393	0.16892393	0.16892393	0.30028054
88	R	0.115117215	0.115117215	0.115117215	0.2046333
89	T	0.334954	0.334954	0.334954	0.5954169
90	L	0.31024128	0.31024128	0.31024128	0.5514874
91	L	0.25004372	0.25004372	0.25004372	0.44447973
92	H	0.18427676	0.18427676	0.18427676	0.32757184
93	A	0.32707903	0.32707903	0.32707903	0.58141834
94	L	0.25781018	0.25781018	0.25781018	0.45828545
95	F	0.18557084	0.18557084	0.18557084	0.32987222
96	K	0.32852328	0.32852328	0.32852328	0.5839856
97	K	0.32850146	0.32850146	0.32850146	0.5839468
98	R	0.3712007	0.3712007	0.3712007	0.6598494
99	N	0.4082919	0.4082919	0.4082919	0.725783
100	F	0.22227028	0.22227028	0.22227028	0.39510944
101	D	0.35298023	0.35298023	0.35298023	0.6274605
102	V	0.41315633	0.41315633	0.41315633	0.73443
103	F	0.3645993	0.3645993	0.3645993	0.6481146
104	L	0.2489564	0.2489564	0.2489564	0.4425469
105	E	0.40511027	0.40511027	0.40511027	0.7201273
106	K	0.4336437	0.4336437	0.4336437	0.7708485
107	T	0.29303074	0.29303074	0.29303074	0.5208938
108	I	0.17798081	0.17798081	0.17798081	0.3163801
109	Q	0.43218797	0.43218797	0.43218797	0.76826084
110	K	0.43083847	0.43083847	0.43083847	0.7658619
111	K	0.19841741	0.19841741	0.19841741	0.3527084
112	L	0.25858235	0.25858235	0.25858235	0.4596581
113	K	0.40638787	0.40638787	0.40638787	0.72239834
114	C	0.37309697	0.37309697	0.37309697	0.66322017
115	S	0.2484581	0.2484581	0.2484581	0.44166112
116	L	0.21996984	0.21996984	0.21996984	0.39102015
117	L	0.30925706	0.30925706	0.30925706	0.5497379
118	P	0.29225728	0.29225728	0.29225728	0.5195189
119	I	0.23853992	0.23853992	0.23853992	0.42403048
120	L	0.25456873	0.25456873	0.25456873	0.4525234
121	D	0.39825034	0.39825034	0.39825034	0.707933
122	H	0.34521636	0.34521636	0.34521636	0.6136594
123	V	0.2912976	0.2912976	0.2912976	0.51781297
124	Q	0.36594826	0.36594826	0.36594826	0.6505126
125	Q	0.4170557	0.4170557	0.4170557	0.74136156
126	H	0.32081872	0.32081872	0.32081872	0.57028997
127	G	0.38949108	0.38949108	0.38949108	0.6923625
128	T	0.32072237	0.32072237	0.32072237	0.57011867
129	V	0.28625873	0.28625873	0.28625873	0.5088558
130	V	0.1397229	0.1397229	0.1397229	0.24837255
131	D	0.1534141	0.1534141	0.1534141	0.27271014
132	L	0.039731275	0.039731275	0.039731275	0.07062664
133	Q	0.053802658	0.053802658	0.053802658	0.09564004
134	E	0.18217859	0.18217859	0.18217859	0.32384214
135	V	0.13010128	0.13010128	0.13010128	0.23126908
136	F	0.035076093	0.035076093	0.035076093	0.062351547
137	N	0.1728675	0.1728675	0.1728675	0.30729067
138	R	0.12255064	0.12255064	0.12255064	0.217847
139	F	0.051783673	0.051783673	0.051783673	0.092051074
140	T	0.0465746	0.0465746	0.0465746	0.08279139
141	F	0.14288846	0.14288846	0.14288846	0.25399968
142	D	0.11976488	0.11976488	0.11976488	0.21289502
143	N	0.08921722	0.08921722	0.08921722	0.15859325
144	I	0.024122916	0.024122916	0.024122916	0.04288109
145	C	0.1230239	0.1230239	0.1230239	0.21868828
146	S	0.2213626	0.2213626	0.2213626	0.39349595
147	I	0.20286454	0.20286454	0.20286454	0.36061364
148	V	0.14777032	0.14777032	0.14777032	0.2626777
149	L	0.15013821	0.15013821	0.15013821	0.2668869
150	G	0.19161046	0.19161046	0.19161046	0.3406083
151	S	0.33854234	0.33854234	0.33854234	0.6017956
152	D	0.21196759	0.21196759	0.21196759	0.3767953
153	P	0.30114654	0.30114654	0.30114654	0.5353205
154	N	0.30894953	0.30894953	0.30894953	0.5491912
155	C	0.24838394	0.24838394	0.24838394	0.4415293
156	L	0.1753593	0.1753593	0.1753593	0.3117201
157	S	0.284462	0.284462	0.284462	0.50566196
158	I	0.32699224	0.32699224	0.32699224	0.581264
159	D	0.37604064	0.37604064	0.37604064	0.66845286
160	F	0.29882812	0.29882812	0.29882812	0.5311993
161	P	0.36778894	0.36778894	0.36778894	0.6537846
162	E	0.41145784	0.41145784	0.41145784	0.73141074
163	V	0.32352474	0.32352474	0.32352474	0.5751002
164	A	0.36239427	0.36239427	0.36239427	0.64419496
165	C	0.32025203	0.32025203	0.32025203	0.5692826
166	E	0.26447392	0.26447392	0.26447392	0.47013095
167	K	0.41223332	0.41223332	0.41223332	0.7327893
168	A	0.25727051	0.25727051	0.25727051	0.45732614
169	F	0.15837161	0.15837161	0.15837161	0.28152266
170	N	0.36510733	0.36510733	0.36510733	0.64901775
171	E	0.34474564	0.34474564	0.34474564	0.61282265
172	A	0.21922652	0.21922652	0.21922652	0.38969883
173	E	0.19665611	0.19665611	0.19665611	0.3495775
174	E	0.28981045	0.28981045	0.28981045	0.5151694
175	S	0.26411942	0.26411942	0.26411942	0.4695008
176	I	0.14297856	0.14297856	0.14297856	0.25415984
177	F	0.17608334	0.17608334	0.17608334	0.31300718
178	Y	0.17220837	0.17220837	0.17220837	0.306119
179	R	0.15216793	0.15216793	0.15216793	0.27049494
180	H	0.11454672	0.11454672	0.11454672	0.20361918
181	I	0.1682328	0.1682328	0.1682328	0.29905197
182	V	0.13651404	0.13651404	0.13651404	0.24266845
183	P	0.21497644	0.21497644	0.21497644	0.38214386
184	T	0.27215883	0.27215883	0.27215883	0.48379174
185	S	0.28918394	0.28918394	0.28918394	0.5140557
186	V	0.21892117	0.21892117	0.21892117	0.38915604
187	W	0.17403468	0.17403468	0.17403468	0.30936545
188	K	0.32162037	0.32162037	0.32162037	0.571715
189	L	0.2896005	0.2896005	0.2896005	0.5147962
190	Q	0.16105726	0.16105726	0.16105726	0.2862967
191	R	0.2867325	0.2867325	0.2867325	0.509698
192	L	0.33906686	0.33906686	0.33906686	0.602728
193	L	0.2189202	0.2189202	0.2189202	0.38915431
194	Q	0.19130771	0.19130771	0.19130771	0.34007013
195	I	0.20277268	0.20277268	0.20277268	0.36045036
196	G	0.23567368	0.23567368	0.23567368	0.41893545
197	Q	0.23678301	0.23678301	0.23678301	0.42090738
198	E	0.22756554	0.22756554	0.22756554	0.40452233
199	K	0.34307495	0.34307495	0.34307495	0.6098528
200	K	0.3604564	0.3604564	0.3604564	0.6407502
201	M	0.25824118	0.25824118	0.25824118	0.4590516
202	T	0.4201983	0.4201983	0.4201983	0.7469479
203	Q	0.42470574	0.42470574	0.42470574	0.75496036
204	A	0.2521355	0.2521355	0.2521355	0.44819808
205	C	0.2604291	0.2604291	0.2604291	0.4629409
206	K	0.42576432	0.42576432	0.42576432	0.7568421
207	T	0.3469934	0.3469934	0.3469934	0.61681825
208	F	0.2546484	0.2546484	0.2546484	0.45266503
209	D	0.31842485	0.31842485	0.31842485	0.56603456
210	Q	0.44340977	0.44340977	0.44340977	0.7882088
211	F	0.35284495	0.35284495	0.35284495	0.62722003
212	I	0.2175736	0.2175736	0.2175736	0.3867606
213	E	0.4063636	0.4063636	0.4063636	0.72235525
214	G	0.45703182	0.45703182	0.45703182	0.81242347
215	C	0.3378078	0.3378078	0.3378078	0.60048985
216	I	0.2830364	0.2830364	0.2830364	0.5031278
217	A	0.43585554	0.43585554	0.43585554	0.77478033
218	S	0.47370782	0.47370782	0.47370782	0.8420668
219	K	0.2645161	0.2645161	0.2645161	0.47020593
220	R	0.37712747	0.37712747	0.37712747	0.6703848
221	E	0.46539727	0.46539727	0.46539727	0.82729393
222	E	0.45433664	0.45433664	0.45433664	0.8076325
223	L	0.4325907	0.4325907	0.4325907	0.7689767
224	S	0.4525802	0.4525802	0.4525802	0.80451024
225	K	0.4641585	0.4641585	0.4641585	0.8250919
226	C	0.47898528	0.47898528	0.47898528	0.8514481
227	N	0.4342812	0.4342812	0.4342812	0.7719818
228	K	0.43380982	0.43380982	0.43380982	0.77114385
229	T	0.41184473	0.41184473	0.41184473	0.7320985
230	K	0.43062493	0.43062493	0.43062493	0.76548237
231	M	0.43195075	0.43195075	0.43195075	0.76783913
232	D	0.43503258	0.43503258	0.43503258	0.7733174
233	D	0.45096606	0.45096606	0.45096606	0.8016409
234	E	0.46137986	0.46137986	0.46137986	0.8201526
235	D	0.46689913	0.46689913	0.46689913	0.8299636
236	N	0.4777657	0.4777657	0.4777657	0.8492802
237	G	0.46203458	0.46203458	0.46203458	0.8213164
238	D	0.32211193	0.32211193	0.32211193	0.5725888
239	L	0.23558329	0.23558329	0.23558329	0.41877475
240	L	0.2040327	0.2040327	0.2040327	0.36269018
241	T	0.36252564	0.36252564	0.36252564	0.6444285
242	T	0.42603204	0.42603204	0.42603204	0.75731796
243	L	0.36105114	0.36105114	0.36105114	0.64180744
244	M	0.429531	0.429531	0.429531	0.76353776
245	R	0.46433353	0.46433353	0.46433353	0.82540303
246	E	0.50291073	0.50291073	0.50291073	0.8939782
247	E	0.4713299	0.4713299	0.4713299	0.83783984
248	E	0.49075526	0.49075526	0.49075526	0.8723705
249	K	0.5243048	0.5243048	0.5243048	0.93200845
250	G	0.5148334	0.5148334	0.5148334	0.915172
251	S	0.5228726	0.5228726	0.5228726	0.9294626
252	Q	0.55026126	0.55026126	0.55026126	0.9781489
253	D	0.53511477	0.53511477	0.53511477	0.9512243
254	H	0.50675976	0.50675976	0.50675976	0.90082026
255	D	0.4899008	0.4899008	0.4899008	0.87085164
256	D	0.43027005	0.43027005	0.43027005	0.7648515
257	K	0.3745877	0.3745877	0.3745877	0.66587013
258	F	0.3951293	0.3951293	0.3951293	0.702385
259	L	0.30912107	0.30912107	0.30912107	0.5494961
260	R	0.2580266	0.2580266	0.2580266	0.45867017
261	D	0.22107932	0.22107932	0.22107932	0.39299238
262	T	0.12469708	0.12469708	0.12469708	0.22166254
263	A	0.16553365	0.16553365	0.16553365	0.29425395
264	F	0.190378	0.190378	0.190378	0.33841747
265	N	0.03965194	0.03965194	0.03965194	0.070485614
266	L	0.111615516	0.111615516	0.111615516	0.19840865
267	F	0.13399957	0.13399957	0.13399957	0.23819871
268	V	0.08758901	0.08758901	0.08758901	0.15569893
269	A	0.018326601	0.018326601	0.018326601	0.032577515
270	G	0.17042328	0.17042328	0.17042328	0.3029458
271	R	0.057928644	0.057928644	0.057928644	0.10297442
272	D	0.10364007	0.10364007	0.10364007	0.18423143
273	T	0.0150565365	0.0150565365	0.0150565365	0.02676462
274	I	0.09613249	0.09613249	0.09613249	0.17088589
275	T	0.06309957	0.06309957	0.06309957	0.11216631
276	S	-0.05095998	0.05095998	0.05095998	0.09058687
277	A	0.0494003	0.0494003	0.0494003	0.08781437
278	L	0.07722524	0.07722524	0.07722524	0.1372762
279	T	0.10772322	0.10772322	0.10772322	0.19148967
280	W	0.023848847	0.023848847	0.023848847	0.0423939
281	F	0.10814712	0.10814712	0.10814712	0.19224319
282	F	0.04031823	0.04031823	0.04031823	0.07167001
283	W	0.101193525	0.101193525	0.101193525	0.17988242
284	L	0.059999082	0.059999082	0.059999082	0.10665485
285	V	0.0948157	0.0948157	0.0948157	0.16854516
286	A	0.09473759	0.09473759	0.09473759	0.16840631
287	T	0.2653867	0.2653867	0.2653867	0.47175354
288	H	0.23486075	0.23486075	0.23486075	0.41749036
289	P	0.40346965	0.40346965	0.40346965	0.7172109
290	L	0.36343485	0.36343485	0.36343485	0.64604473
291	V	0.19526769	0.19526769	0.19526769	0.34710944
292	K	0.30267674	0.30267674	0.30267674	0.53804064
293	A	0.42581105	0.42581105	0.42581105	0.75692517
294	K	0.34167024	0.34167024	0.34167024	0.6073558
295	I	0.13267668	0.13267668	0.13267668	0.23584713
296	L	0.36531034	0.36531034	0.36531034	0.6493786
297	E	0.44393823	0.44393823	0.44393823	0.78914815
298	E	0.28187057	0.28187057	0.28187057	0.5010554
299	I	0.25819838	0.25819838	0.25819838	0.45897552
300	K	0.47458363	0.47458363	0.47458363	0.8436237
301	H	0.45769048	0.45769048	0.45769048	0.8135943
302	N	0.34301582	0.34301582	0.34301582	0.6097477
303	F	0.3996841	0.3996841	0.3996841	0.7104817
304	A	0.4332433	0.4332433	0.4332433	0.7701368
305	P	0.45499334	0.45499334	0.45499334	0.8087998
306	K	0.42485204	0.42485204	0.42485204	0.7552204
307	Q	0.44680738	0.44680738	0.44680738	0.7942484
308	G	0.42964506	0.42964506	0.42964506	0.76374054
309	N	0.44132295	0.44132295	0.44132295	0.7844992
310	K	0.4306367	0.4306367	0.4306367	0.7655033
311	Q	0.4426343	0.4426343	0.4426343	0.7868303
312	M	0.485216	0.485216	0.485216	0.86252385
313	I	0.42522958	0.42522958	0.42522958	0.7558915
314	L	0.4377093	0.4377093	0.4377093	0.7780756
315	G	0.39718485	0.39718485	0.39718485	0.706039
316	V	0.34737793	0.34737793	0.34737793	0.6175018
317	E	0.41714135	0.41714135	0.41714135	0.74151385
318	E	0.3546344	0.3546344	0.3546344	0.63040096
319	V	0.28573862	0.28573862	0.28573862	0.5079313
320	R	0.38173386	0.38173386	0.38173386	0.6785732
321	K	0.3793444	0.3793444	0.3793444	0.67432564
322	L	0.12247257	0.12247257	0.12247257	0.21770823
323	V	0.13697788	0.13697788	0.13697788	0.24349299
324	Y	0.1048715	0.1048715	0.1048715	0.18642041
325	L	-0.023149207	0.023149207	0.023149207	0.041150216
326	Q	0.059375543	0.059375543	0.059375543	0.105546445
327	A	0.08539997	0.08539997	0.08539997	0.15180768
328	A	0.034520693	0.034520693	0.034520693	0.061364263
329	L	-0.051040426	0.051040426	0.051040426	0.09072987
330	C	-0.02873567	0.02873567	0.02873567	0.051080756
331	E	-0.029250056	0.029250056	0.029250056	0.051995136
332	S	-0.039701384	0.039701384	0.039701384	0.0705735
333	L	-0.16458237	0.16458237	0.16458237	0.29256296
334	R	0.041740794	0.041740794	0.041740794	0.074198775
335	L	-0.061056044	0.061056044	0.061056044	0.10853372
336	F	0.07163032	0.07163032	0.07163032	0.12733063
337	P	0.01600579	0.01600579	0.01600579	0.028452022
338	P	0.011688872	0.011688872	0.011688872	0.020778233
339	I	0.04860185	0.04860185	0.04860185	0.08639504
340	P	0.030926304	0.030926304	0.030926304	0.054974847
341	F	0.033526275	0.033526275	0.033526275	0.059596576
342	E	0.022897614	0.022897614	0.022897614	0.040702984
343	R	0.117044464	0.117044464	0.117044464	0.20805918
344	K	-0.032829333	0.032829333	0.032829333	0.058357686
345	Q	0.14423373	0.14423373	0.14423373	0.25639105
346	A	0.015359973	0.015359973	0.015359973	0.02730401
347	I	0.22969937	0.22969937	0.22969937	0.40831545
348	D	0.20222549	0.20222549	0.20222549	0.35947767
349	S	0.3631808	0.3631808	0.3631808	0.6455931
350	D	0.10819674	0.10819674	0.10819674	0.1923314
351	F	0.33576265	0.33576265	0.33576265	0.5968544
352	L	0.060492143	0.060492143	0.060492143	0.107531324
353	P	0.13532655	0.13532655	0.13532655	0.24055757
354	S	0.21090451	0.21090451	0.21090451	0.37490556
355	G	0.27605602	0.27605602	0.27605602	0.4907194
356	Q	0.19596358	0.19596358	0.19596358	0.34834644
357	S	0.36819333	0.36819333	0.36819333	0.6545034
358	I	0.17136933	0.17136933	0.17136933	0.3046275
359	K	0.2024994	0.2024994	0.2024994	0.35996458
360	P	0.17792651	0.17792651	0.17792651	0.3162836
361	G	0.17866188	0.17866188	0.17866188	0.3175908
362	T	0.106479116	0.106479116	0.106479116	0.18927814
363	M	0.20515104	0.20515104	0.20515104	0.36467814
364	I	0.12184476	0.12184476	0.12184476	0.21659222
365	L	0.10635888	0.10635888	0.10635888	0.1890644
366	F	0.009252838	0.009252838	0.009252838	0.016447918
367	S	-0.004571339	0.004571339	0.004571339	0.008126049
368	L	-0.0864936	0.0864936	0.0864936	0.15375172
369	Y	0.14627175	0.14627175	0.14627175	0.26001385
370	A	0.027456943	0.027456943	0.027456943	0.048807684
371	M	-0.07975302	0.07975302	0.07975302	0.1417696
372	G	0.073396794	0.073396794	0.073396794	0.13047074
373	R	0.08130136	0.08130136	0.08130136	0.14452195
374	L	0.15171656	0.15171656	0.15171656	0.26969257
375	E	0.2501742	0.2501742	0.2501742	0.44471166
376	D	0.31818315	0.31818315	0.31818315	0.5656049
377	I	0.11045546	0.11045546	0.11045546	0.19634652
378	W	0.04172792	0.04172792	0.04172792	0.07417589
379	G	0.120599635	0.120599635	0.120599635	0.21437888
380	K	0.2520825	0.2520825	0.2520825	0.44810387
381	D	0.21823145	0.21823145	0.21823145	0.38793
382	C	-0.020506721	0.020506721	0.020506721	0.03645291
383	L	0.13572872	0.13572872	0.13572872	0.24127246
384	E	0.21094604	0.21094604	0.21094604	0.37497938
385	Y	0.039238516	0.039238516	0.039238516	0.069750704
386	K	0.16986886	0.16986886	0.16986886	0.30196026
387	P	-0.017695613	0.017695613	0.017695613	0.031455863
388	E	0.10199119	0.10199119	0.10199119	0.18130036
389	R	0.013338564	0.013338564	0.013338564	0.023710739
390	W	0.0026137887	0.0026137887	0.0026137887	0.004646292
391	I	0.057217147	0.057217147	0.057217147	0.101709664
392	S	0.2623619	0.2623619	0.2623619	0.46637666
393	E	0.29881766	0.29881766	0.29881766	0.5311807
394	K	0.33432996	0.33432996	0.33432996	0.59430766
395	G	0.29231083	0.29231083	0.29231083	0.5196141
396	S	0.2654987	0.2654987	0.2654987	0.47195262
397	I	0.13107939	0.13107939	0.13107939	0.23300779
398	V	0.22448009	0.22448009	0.22448009	0.39903763
399	Y	0.2280045	0.2280045	0.2280045	0.40530264
400	V	0.16731107	0.16731107	0.16731107	0.2974135
401	P	0.2925599	0.2925599	0.2925599	0.52005684
402	S	0.18490021	0.18490021	0.18490021	0.3286801
403	Y	0.19604662	0.19604662	0.19604662	0.34849405
404	K	0.091552936	0.091552936	0.091552936	0.16274524
405	F	0.07841419	0.07841419	0.07841419	0.1393897
406	L	-0.025559269	0.025559269	0.025559269	0.045434363
407	S	-0.046421796	0.046421796	0.046421796	0.08251976
408	F	0.00527943	0.00527943	0.00527943	0.009384758
409	N	-0.08463009	0.08463009	0.08463009	0.15043913
410	A	-0.08550399	0.08550399	0.08550399	0.15199257
411	G	-0.07398049	0.07398049	0.07398049	0.1315083
412	P	0.053333893	0.053333893	0.053333893	0.09480676
413	R	-0.008157366	0.008157366	0.008157366	0.014500599
414	T	-0.06291857	0.06291857	0.06291857	0.11184456
415	C	-0.05617515	0.05617515	0.05617515	0.0998574
416	L	-0.09661278	0.09661278	0.09661278	0.17173965
417	G	-0.004658944	0.004658944	0.004658944	0.008281777
418	K	-0.016744345	0.016744345	0.016744345	0.029764883
419	D	0.07437089	0.07437089	0.07437089	0.1322023
420	L	0.0021594996	0.0021594996	0.0021594996	0.0038387438
421	S	0.0712398	0.0712398	0.0712398	0.12663645
422	F	0.056787964	0.056787964	0.056787964	0.10094674
423	I	0.16684638	0.16684638	0.16684638	0.29658747
424	Q	-0.053563032	0.053563032	0.053563032	0.09521408
425	L	-0.092641145	0.092641145	0.092641145	0.16467965
426	K	0.021169987	0.021169987	0.021169987	0.03763194
427	M	0.17585056	0.17585056	0.17585056	0.31259337
428	V	0.09750205	0.09750205	0.09750205	0.17332044
429	V	0.019858582	0.019858582	0.019858582	0.035300776
430	A	0.19014019	0.19014019	0.19014019	0.33799472
431	A	0.3029507	0.3029507	0.3029507	0.5385276
432	I	0.17913303	0.17913303	0.17913303	0.3184283
433	L	0.18340355	0.18340355	0.18340355	0.32601964
434	W	0.28501964	0.28501964	0.28501964	0.5066532
435	N	0.3096255	0.3096255	0.3096255	0.5503928
436	Y	0.25583127	0.25583127	0.25583127	0.45476773
437	D	0.34201825	0.34201825	0.34201825	0.6079744
438	I	0.10953242	0.10953242	0.10953242	0.19470572
439	Q	0.39009237	0.39009237	0.39009237	0.6934313
440	V	0.18820116	0.18820116	0.18820116	0.3345479
441	V	0.21548332	0.21548332	0.21548332	0.3830449
442	E	0.22969894	0.22969894	0.22969894	0.40831468
443	D	0.33194777	0.33194777	0.33194777	0.59007305
444	H	0.21242501	0.21242501	0.21242501	0.37760842
445	P	0.27371964	0.27371964	0.27371964	0.48656625
446	V	0.14209127	0.14209127	0.14209127	0.2525826
447	S	0.23471504	0.23471504	0.23471504	0.41723135
448	P	0.08377122	0.08377122	0.08377122	0.1489124
449	S	0.19547676	0.19547676	0.19547676	0.34748104
450	H	0.12226122	0.12226122	0.12226122	0.21733253
451	S	0.06331336	0.06331336	0.06331336	0.11254633
452	I	0.0284438	0.0284438	0.0284438	0.050561927
453	V	-0.038968842	0.038968842	0.038968842	0.069271326
454	L	-0.07982771	0.07982771	0.07982771	0.14190239
455	S	0.04110411	0.04110411	0.04110411	0.073067
456	M	-0.089318715	0.089318715	0.089318715	0.15877366
457	K	-0.03420709	0.03420709	0.03420709	0.0608068
458	H	0.07125468	0.07125468	0.07125468	0.1266629
459	G	0.16529109	0.16529109	0.16529109	0.29382277
460	L	0.02190663	0.02190663	0.02190663	0.038941402
461	K	0.18607914	0.18607914	0.18607914	0.3307758
462	V	-0.010195712	0.010195712	0.010195712	0.018123979
463	R	0.33480436	0.33480436	0.33480436	0.59515095
464	I	0.25228402	0.25228402	0.25228402	0.4484621
465	T	0.38401428	0.38401428	0.38401428	0.6826269
466	K	0.43523744	0.43523744	0.43523744	0.7736816
467	N	0.43991756	0.43991756	0.43991756	0.782001
468	N	0.468814	0.468814	0.468814	0.8333675
469	M	0.44281477	0.44281477	0.44281477	0.7871511
