## Supplementary material for "The N-Terminus of *Sophora tonkinensis* Cytochrome P450s Evolves Neutrally yet Encodes Rich Functional Information: A Protein Language Model Analysis": Dataset S1: StonChr2BG057580.1_residue_importance.csv

position	amino_acid	cosine_similarity	abs_cosine	final_score	final_score_norm
1	M	0.46315256	0.46315256	0.46315256	0.8712675
2	E	0.43260124	0.43260124	0.43260124	0.8137954
3	P	0.44526234	0.44526234	0.44526234	0.837613
4	E	0.45394474	0.45394474	0.45394474	0.85394603
5	P	0.4730267	0.4730267	0.4730267	0.8898424
6	L	0.45417717	0.45417717	0.45417717	0.8543833
7	A	0.46337456	0.46337456	0.46337456	0.8716851
8	I	0.46052408	0.46052408	0.46052408	0.8663229
9	C	0.48327628	0.48327628	0.48327628	0.9091236
10	S	0.47433892	0.47433892	0.47433892	0.8923109
11	V	0.47740543	0.47740543	0.47740543	0.8980795
12	M	0.4721606	0.4721606	0.4721606	0.88821316
13	Q	0.48621264	0.48621264	0.48621264	0.9146474
14	F	0.48934978	0.48934978	0.48934978	0.92054886
15	F	0.49422717	0.49422717	0.49422717	0.92972404
16	T	0.47964486	0.47964486	0.47964486	0.9022923
17	D	0.4972273	0.4972273	0.4972273	0.9353678
18	I	0.46932095	0.46932095	0.46932095	0.88287127
19	S	0.46395904	0.46395904	0.46395904	0.8727846
20	F	0.46649426	0.46649426	0.46649426	0.8775538
21	S	0.47457436	0.47457436	0.47457436	0.89275384
22	T	0.470191	0.470191	0.470191	0.884508
23	L	0.47894028	0.47894028	0.47894028	0.9009668
24	F	0.4675269	0.4675269	0.4675269	0.8794964
25	F	0.46380153	0.46380153	0.46380153	0.8724883
26	S	0.4641495	0.4641495	0.4641495	0.8731429
27	L	0.4650879	0.4650879	0.4650879	0.8749082
28	I	0.4702712	0.4702712	0.4702712	0.8846589
29	T	0.4680632	0.4680632	0.4680632	0.88050526
30	T	0.46803877	0.46803877	0.46803877	0.88045925
31	T	0.45706722	0.45706722	0.45706722	0.85981995
32	I	0.46421492	0.46421492	0.46421492	0.873266
33	V	0.45891747	0.45891747	0.45891747	0.86330056
34	V	0.4491391	0.4491391	0.4491391	0.8449058
35	I	0.44414076	0.44414076	0.44414076	0.8355031
36	V	0.4488222	0.4488222	0.4488222	0.8443097
37	I	0.4540075	0.4540075	0.4540075	0.8540641
38	L	0.46269205	0.46269205	0.46269205	0.8704012
39	T	0.44883668	0.44883668	0.44883668	0.8443369
40	T	0.44547623	0.44547623	0.44547623	0.8380154
41	F	0.42435318	0.42435318	0.42435318	0.7982794
42	S	0.40634876	0.40634876	0.40634876	0.7644101
43	S	0.40547478	0.40547478	0.40547478	0.76276594
44	L	0.36854324	0.36854324	0.36854324	0.69329154
45	S	0.389152	0.389152	0.389152	0.73206
46	L	0.36612913	0.36612913	0.36612913	0.6887502
47	C	0.38861713	0.38861713	0.38861713	0.7310539
48	F	0.38522846	0.38522846	0.38522846	0.72467923
49	P	0.41828123	0.41828123	0.41828123	0.786857
50	R	0.40819302	0.40819302	0.40819302	0.7678794
51	M	0.4233697	0.4233697	0.4233697	0.7964293
52	N	0.4359643	0.4359643	0.4359643	0.8201218
53	N	0.42121366	0.42121366	0.42121366	0.7923734
54	I	0.3948423	0.3948423	0.3948423	0.7427645
55	F	0.38270712	0.38270712	0.38270712	0.71993613
56	C	0.37656823	0.37656823	0.37656823	0.70838785
57	S	0.37614956	0.37614956	0.37614956	0.7076003
58	C	0.40327954	0.40327954	0.40327954	0.75863636
59	E	0.37749788	0.37749788	0.37749788	0.7101367
60	T	0.3863763	0.3863763	0.3863763	0.72683847
61	C	0.40241802	0.40241802	0.40241802	0.75701565
62	Q	0.3928018	0.3928018	0.3928018	0.73892593
63	A	0.37587214	0.37587214	0.37587214	0.7070784
64	Y	0.41394773	0.41394773	0.41394773	0.778705
65	L	0.40983462	0.40983462	0.40983462	0.77096754
66	T	0.37490508	0.37490508	0.37490508	0.7052592
67	S	0.37558824	0.37558824	0.37558824	0.70654434
68	S	0.38619888	0.38619888	0.38619888	0.72650474
69	W	0.4472325	0.4472325	0.4472325	0.8413192
70	S	0.42177722	0.42177722	0.42177722	0.79343355
71	K	0.43183225	0.43183225	0.43183225	0.8123488
72	D	0.47948688	0.47948688	0.47948688	0.9019951
73	F	0.42830282	0.42830282	0.42830282	0.8057093
74	V	0.41762307	0.41762307	0.41762307	0.7856189
75	N	0.44840124	0.44840124	0.44840124	0.8435178
76	L	0.3617333	0.3617333	0.3617333	0.6804809
77	C	0.38137826	0.38137826	0.38137826	0.7174364
78	D	0.42243057	0.42243057	0.42243057	0.79466265
79	W	0.40376163	0.40376163	0.40376163	0.75954324
80	Y	0.31459683	0.31459683	0.31459683	0.59180933
81	A	0.41941303	0.41941303	0.41941303	0.78898615
82	H	0.47440338	0.47440338	0.47440338	0.89243215
83	L	0.44483733	0.44483733	0.44483733	0.8368135
84	L	0.38296792	0.38296792	0.38296792	0.7204268
85	K	0.47282803	0.47282803	0.47282803	0.88946867
86	K	0.46622813	0.46622813	0.46622813	0.87705314
87	S	0.40934816	0.40934816	0.40934816	0.77005243
88	P	0.4122676	0.4122676	0.4122676	0.77554435
89	T	0.32127175	0.32127175	0.32127175	0.60436594
90	K	0.35366678	0.35366678	0.35366678	0.66530645
91	T	0.25413686	0.25413686	0.25413686	0.47807398
92	I	0.3132336	0.3132336	0.3132336	0.58924484
93	H	0.37615916	0.37615916	0.37615916	0.70761836
94	I	0.31785336	0.31785336	0.31785336	0.5979354
95	H	0.3308349	0.3308349	0.3308349	0.6223558
96	V	0.25804216	0.25804216	0.25804216	0.4854205
97	L	0.25462016	0.25462016	0.25462016	0.47898316
98	G	0.3706057	0.3706057	0.3706057	0.6971714
99	N	0.22249326	0.22249326	0.22249326	0.41854706
100	T	0.17073461	0.17073461	0.17073461	0.3211804
101	I	0.12136834	0.12136834	0.12136834	0.22831416
102	T	-0.015539158	0.015539158	0.015539158	0.029231759
103	A	0.069182225	0.069182225	0.069182225	0.13014334
104	N	0.14336094	0.14336094	0.14336094	0.26968592
105	P	0.140037	0.140037	0.140037	0.26343304
106	D	0.23987615	0.23987615	0.23987615	0.4512472
107	N	-0.12641132	0.12641132	0.12641132	0.23780085
108	V	-0.043552607	0.043552607	0.043552607	0.08192974
109	E	0.1576745	0.1576745	0.1576745	0.29661214
110	Y	0.030683171	0.030683171	0.030683171	0.05772018
111	M	-0.031038191	0.031038191	0.031038191	0.058388032
112	L	-0.07893086	0.07893086	0.07893086	0.14848216
113	K	0.08568818	0.08568818	0.08568818	0.16119382
114	T	0.021395752	0.021395752	0.021395752	0.04024899
115	R	0.005126428	0.005126428	0.005126428	0.009643669
116	F	-0.007545546	0.007545546	0.007545546	0.014194435
117	E	0.25459144	0.25459144	0.25459144	0.4789291
118	N	0.027279397	0.027279397	0.027279397	0.051317114
119	Y	-0.01374786	0.01374786	0.01374786	0.025862025
120	P	0.05604099	0.05604099	0.05604099	0.10542249
121	K	-0.010894508	0.010894508	0.010894508	0.020494394
122	G	0.093033224	0.093033224	0.093033224	0.17501107
123	K	0.3100045	0.3100045	0.3100045	0.58317035
124	N	0.18372662	0.18372662	0.18372662	0.34562054
125	F	-0.025492204	0.025492204	0.025492204	0.047955103
126	S	0.25533056	0.25533056	0.25533056	0.48031953
127	M	0.32684892	0.32684892	0.32684892	0.61485755
128	I	0.1468838	0.1468838	0.1468838	0.276313
129	L	-0.0058724037	0.0058724037	0.0058724037	0.011046975
130	G	0.26185858	0.26185858	0.26185858	0.49259984
131	D	0.1643074	0.1643074	0.1643074	0.30908972
132	F	0.093723886	0.093723886	0.093723886	0.17631032
133	L	0.03142259	0.03142259	0.03142259	0.05911115
134	G	0.04451892	0.04451892	0.04451892	0.08374754
135	R	0.14144082	0.14144082	0.14144082	0.26607388
136	G	-0.14184442	0.14184442	0.14184442	0.2668331
137	I	-0.22256984	0.22256984	0.22256984	0.41869113
138	F	-0.20246448	0.20246448	0.20246448	0.38086957
139	N	-0.1406299	0.1406299	0.1406299	0.2645484
140	V	-0.13603576	0.13603576	0.13603576	0.25590602
141	D	-0.004037969	0.004037969	0.004037969	0.0075960956
142	G	0.18335055	0.18335055	0.18335055	0.34491307
143	E	0.26077798	0.26077798	0.26077798	0.49056703
144	S	0.14748797	0.14748797	0.14748797	0.27744955
145	W	0.032414492	0.032414492	0.032414492	0.060977086
146	S	0.24583001	0.24583001	0.24583001	0.4624474
147	F	0.18877338	0.18877338	0.18877338	0.35511434
148	Q	-0.047028568	0.047028568	0.047028568	0.08846861
149	K	0.092853025	0.092853025	0.092853025	0.17467208
150	K	0.13995165	0.13995165	0.13995165	0.26327246
151	M	0.031240685	0.031240685	0.031240685	0.058768958
152	A	-0.022245102	0.022245102	0.022245102	0.04184676
153	S	0.011758771	0.011758771	0.011758771	0.022120217
154	L	0.19553617	0.19553617	0.19553617	0.36783627
155	E	0.13912337	0.13912337	0.13912337	0.26171434
156	L	-0.018500503	0.018500503	0.018500503	0.034802545
157	N	0.13960293	0.13960293	0.13960293	0.2626165
158	K	0.18640259	0.18640259	0.18640259	0.35065448
159	R	0.2508163	0.2508163	0.2508163	0.47182742
160	S	0.23321167	0.23321167	0.23321167	0.43871018
161	I	0.1641979	0.1641979	0.1641979	0.30888376
162	T	0.33140525	0.33140525	0.33140525	0.62342876
163	S	0.4259349	0.4259349	0.4259349	0.80125487
164	F	0.28072286	0.28072286	0.28072286	0.52808666
165	A	0.19960009	0.19960009	0.19960009	0.3754812
166	F	0.44237712	0.44237712	0.44237712	0.83218545
167	E	0.4111997	0.4111997	0.4111997	0.77353543
168	I	0.31783867	0.31783867	0.31783867	0.5979077
169	V	0.2801263	0.2801263	0.2801263	0.5269645
170	N	0.45560443	0.45560443	0.45560443	0.85706824
171	Y	0.4510508	0.4510508	0.4510508	0.84850204
172	E	0.27509135	0.27509135	0.27509135	0.5174929
173	I	0.34289652	0.34289652	0.34289652	0.64504576
174	Q	0.44143257	0.44143257	0.44143257	0.8304086
175	H	0.36858374	0.36858374	0.36858374	0.6933677
176	R	0.2639897	0.2639897	0.2639897	0.4966088
177	L	0.28375548	0.28375548	0.28375548	0.53379154
178	V	0.4473421	0.4473421	0.4473421	0.8415254
179	P	0.38769257	0.38769257	0.38769257	0.7293146
180	L	0.3660724	0.3660724	0.3660724	0.68864346
181	L	0.40838003	0.40838003	0.40838003	0.7682312
182	L	0.46789503	0.46789503	0.46789503	0.8801889
183	S	0.4604383	0.4604383	0.4604383	0.8661615
184	K	0.52553684	0.52553684	0.52553684	0.9886228
185	E	0.47076938	0.47076938	0.47076938	0.885596
186	Q	0.50439584	0.50439584	0.50439584	0.948853
187	D	0.4932484	0.4932484	0.4932484	0.92788285
188	D	0.46833304	0.46833304	0.46833304	0.88101286
189	D	0.47858417	0.47858417	0.47858417	0.9002969
190	H	0.47538784	0.47538784	0.47538784	0.8942841
191	V	0.4198464	0.4198464	0.4198464	0.78980136
192	L	0.32486844	0.32486844	0.32486844	0.6111319
193	D	0.21287905	0.21287905	0.21287905	0.40046114
194	L	0.12708662	0.12708662	0.12708662	0.23907122
195	Q	0.06419995	0.06419995	0.06419995	0.12077085
196	D	0.31751132	0.31751132	0.31751132	0.59729195
197	V	0.26554805	0.26554805	0.26554805	0.49954033
198	F	0.019276585	0.019276585	0.019276585	0.036262486
199	R	0.12749006	0.12749006	0.12749006	0.23983014
200	R	0.1707167	0.1707167	0.1707167	0.3211467
201	F	0.13406323	0.13406323	0.13406323	0.2521954
202	S	0.08835365	0.08835365	0.08835365	0.166208
203	F	0.14074901	0.14074901	0.14074901	0.26477244
204	D	0.21487023	0.21487023	0.21487023	0.40420687
205	S	0.15896483	0.15896483	0.15896483	0.29903945
206	I	-0.04120097	0.04120097	0.04120097	0.077505924
207	C	0.0883141	0.0883141	0.0883141	0.16613361
208	R	0.20265433	0.20265433	0.20265433	0.38122672
209	F	0.11397845	0.11397845	0.11397845	0.21441256
210	S	0.064613104	0.064613104	0.064613104	0.121548064
211	F	0.102105625	0.102105625	0.102105625	0.19207777
212	G	0.11857444	0.11857444	0.11857444	0.22305837
213	L	0.32745212	0.32745212	0.32745212	0.61599225
214	D	0.2049493	0.2049493	0.2049493	0.38554394
215	P	0.22392975	0.22392975	0.22392975	0.42124933
216	V	0.30060986	0.30060986	0.30060986	0.56549746
217	C	0.23050904	0.23050904	0.23050904	0.4336261
218	L	0.20881002	0.20881002	0.20881002	0.3928066
219	E	0.35173354	0.35173354	0.35173354	0.6616697
220	Q	0.39388883	0.39388883	0.39388883	0.74097085
221	S	0.41472208	0.41472208	0.41472208	0.7801617
222	F	0.33926094	0.33926094	0.33926094	0.6382066
223	P	0.3796998	0.3796998	0.3796998	0.7142789
224	I	0.39125863	0.39125863	0.39125863	0.73602295
225	S	0.39661366	0.39661366	0.39661366	0.7460967
226	H	0.41032314	0.41032314	0.41032314	0.7718865
227	F	0.25237596	0.25237596	0.25237596	0.47476143
228	A	0.2024894	0.2024894	0.2024894	0.38091648
229	V	0.39034343	0.39034343	0.39034343	0.7343013
230	S	0.2923964	0.2923964	0.2923964	0.55004656
231	F	-0.0039793956	0.0039793956	0.0039793956	0.0074859094
232	D	0.27104142	0.27104142	0.27104142	0.5098743
233	L	0.31340206	0.31340206	0.31340206	0.58956176
234	A	0.11533579	0.11533579	0.11533579	0.21696593
235	S	0.1375972	0.1375972	0.1375972	0.25884336
236	K	0.33695924	0.33695924	0.33695924	0.63387674
237	L	0.1932832	0.1932832	0.1932832	0.36359805
238	S	0.111505255	0.111505255	0.111505255	0.20976005
239	A	0.19881624	0.19881624	0.19881624	0.37400663
240	E	0.34341484	0.34341484	0.34341484	0.6460208
241	R	0.17485374	0.17485374	0.17485374	0.32892916
242	A	0.14763893	0.14763893	0.14763893	0.27773353
243	M	0.32138947	0.32138947	0.32138947	0.6045874
244	T	0.307089	0.307089	0.307089	0.57768583
245	L	0.2531029	0.2531029	0.2531029	0.47612894
246	S	0.28690222	0.28690222	0.28690222	0.5397111
247	P	0.32315454	0.32315454	0.32315454	0.6079078
248	L	0.37932345	0.37932345	0.37932345	0.7135709
249	I	0.32205692	0.32205692	0.32205692	0.605843
250	W	0.20510554	0.20510554	0.20510554	0.38583785
251	K	0.28447652	0.28447652	0.28447652	0.53514796
252	M	0.32605195	0.32605195	0.32605195	0.6133583
253	K	0.18829605	0.18829605	0.18829605	0.3542164
254	R	0.268089	0.268089	0.268089	0.50432026
255	L	0.2937099	0.2937099	0.2937099	0.5525175
256	F	0.2975618	0.2975618	0.2975618	0.55976355
257	N	0.2503486	0.2503486	0.2503486	0.47094762
258	V	0.23447984	0.23447984	0.23447984	0.44109583
259	G	0.23576808	0.23576808	0.23576808	0.44351923
260	S	0.2295759	0.2295759	0.2295759	0.4318707
261	E	0.18141755	0.18141755	0.18141755	0.3412768
262	K	0.37568673	0.37568673	0.37568673	0.70672965
263	K	0.4146911	0.4146911	0.4146911	0.7801034
264	L	0.18073289	0.18073289	0.18073289	0.33998883
265	Q	0.39614654	0.39614654	0.39614654	0.745218
266	E	0.41431814	0.41431814	0.41431814	0.7794018
267	A	0.28231448	0.28231448	0.28231448	0.5310808
268	V	0.29071748	0.29071748	0.29071748	0.54688823
269	R	0.42605704	0.42605704	0.42605704	0.80148464
270	M	0.44892237	0.44892237	0.44892237	0.8444981
271	I	0.22381064	0.22381064	0.22381064	0.42102528
272	N	0.29102764	0.29102764	0.29102764	0.5474717
273	I	0.4293512	0.4293512	0.4293512	0.8076815
274	L	0.31030628	0.31030628	0.31030628	0.5837381
275	A	0.23887332	0.23887332	0.23887332	0.4493607
276	K	0.4174701	0.4174701	0.4174701	0.78533113
277	E	0.46962833	0.46962833	0.46962833	0.8834495
278	V	0.3176248	0.3176248	0.3176248	0.59750545
279	I	0.2724264	0.2724264	0.2724264	0.51247966
280	R	0.4333604	0.4333604	0.4333604	0.81522346
281	Q	0.474652	0.474652	0.474652	0.8928999
282	R	0.29220563	0.29220563	0.29220563	0.5496877
283	R	0.387134	0.387134	0.387134	0.72826385
284	K	0.47781318	0.47781318	0.47781318	0.89884657
285	M	0.45457852	0.45457852	0.45457852	0.8551383
286	G	0.46377498	0.46377498	0.46377498	0.8724384
287	F	0.45900068	0.45900068	0.45900068	0.86345714
288	S	0.49374267	0.49374267	0.49374267	0.9288126
289	D	0.4836666	0.4836666	0.4836666	0.90985787
290	H	0.45159814	0.45159814	0.45159814	0.8495317
291	K	0.42886055	0.42886055	0.42886055	0.80675846
292	D	0.19115707	0.19115707	0.19115707	0.35959846
293	L	0.014631246	0.014631246	0.014631246	0.027523823
294	L	0.13647452	0.13647452	0.13647452	0.25673142
295	S	0.3194182	0.3194182	0.3194182	0.6008791
296	R	0.30280653	0.30280653	0.30280653	0.5696298
297	F	0.22888167	0.22888167	0.22888167	0.43056473
298	M	0.44211718	0.44211718	0.44211718	0.83169645
299	G	0.48140702	0.48140702	0.48140702	0.90560716
300	S	0.45427373	0.45427373	0.45427373	0.85456496
301	V	0.4270856	0.4270856	0.4270856	0.80341953
302	N	0.4407915	0.4407915	0.4407915	0.8292026
303	D	0.39881232	0.39881232	0.39881232	0.75023276
304	D	0.39036795	0.39036795	0.39036795	0.73434746
305	K	0.39123172	0.39123172	0.39123172	0.73597234
306	Y	0.29177108	0.29177108	0.29177108	0.54887027
307	L	0.25944602	0.25944602	0.25944602	0.4880614
308	R	0.17029926	0.17029926	0.17029926	0.32036144
309	D	0.14905865	0.14905865	0.14905865	0.28040427
310	I	-0.074035354	0.074035354	0.074035354	0.1392729
311	V	0.03656094	0.03656094	0.03656094	0.06877725
312	I	0.048740402	0.048740402	0.048740402	0.09168886
313	S	-0.04342486	0.04342486	0.04342486	0.08168943
314	F	0.01964262	0.01964262	0.01964262	0.036951054
315	L	-0.060632277	0.060632277	0.060632277	0.11405946
316	L	-0.09514977	0.09514977	0.09514977	0.17899264
317	A	-0.066652	0.066652	0.066652	0.12538357
318	G	0.06854913	0.06854913	0.06854913	0.12895238
319	R	0.022848224	0.022848224	0.022848224	0.042981334
320	D	0.022774134	0.022774134	0.022774134	0.04284196
321	T	-0.086978994	0.086978994	0.086978994	0.16362205
322	V	-0.015041905	0.015041905	0.015041905	0.028296342
323	A	-0.057790622	0.057790622	0.057790622	0.108713835
324	S	-0.07671295	0.07671295	0.07671295	0.14430991
325	A	0.03644604	0.03644604	0.03644604	0.0685611
326	L	0.09311911	0.09311911	0.09311911	0.17517263
327	T	0.113227464	0.113227464	0.113227464	0.21299982
328	S	0.035751306	0.035751306	0.035751306	0.06725419
329	F	0.083654776	0.083654776	0.083654776	0.15736865
330	F	0.07044033	0.07044033	0.07044033	0.13251005
331	W	0.21012242	0.21012242	0.21012242	0.39527544
332	L	0.099280626	0.099280626	0.099280626	0.18676348
333	L	0.09633222	0.09633222	0.09633222	0.18121703
334	A	0.176938	0.176938	0.176938	0.33284998
335	K	0.37966788	0.37966788	0.37966788	0.71421885
336	H	0.31650102	0.31650102	0.31650102	0.5953914
337	P	0.4329395	0.4329395	0.4329395	0.81443167
338	E	0.44247448	0.44247448	0.44247448	0.83236855
339	V	0.29369697	0.29369697	0.29369697	0.55249316
340	E	0.28159398	0.28159398	0.28159398	0.52972543
341	S	0.46168756	0.46168756	0.46168756	0.8685116
342	V	0.4354987	0.4354987	0.4354987	0.819246
343	I	0.27101544	0.27101544	0.27101544	0.5098254
344	R	0.36787358	0.36787358	0.36787358	0.6920318
345	L	0.49300444	0.49300444	0.49300444	0.9274239
346	E	0.39423698	0.39423698	0.39423698	0.7416258
347	A	0.36585057	0.36585057	0.36585057	0.68822616
348	D	0.4774019	0.4774019	0.4774019	0.8980729
349	Q	0.513071	0.513071	0.513071	0.96517247
350	V	0.41768602	0.41768602	0.41768602	0.78573734
351	I	0.42541584	0.42541584	0.42541584	0.8002784
352	G	0.4868744	0.4868744	0.4868744	0.91589224
353	Q	0.4902221	0.4902221	0.4902221	0.92218983
354	N	0.5079387	0.5079387	0.5079387	0.9555177
355	K	0.49109116	0.49109116	0.49109116	0.92382467
356	D	0.5315848	0.5315848	0.5315848	1.0
357	L	0.5207669	0.5207669	0.5207669	0.9796497
358	T	0.49568903	0.49568903	0.49568903	0.9324741
359	C	0.48230892	0.48230892	0.48230892	0.9073038
360	F	0.41694316	0.41694316	0.41694316	0.7843399
361	D	0.45250618	0.45250618	0.45250618	0.85123986
362	Q	0.4537153	0.4537153	0.4537153	0.85351443
363	L	0.3909916	0.3909916	0.3909916	0.73552066
364	Q	0.42017972	0.42017972	0.42017972	0.7904284
365	Q	0.4295637	0.4295637	0.4295637	0.8080812
366	L	0.25333804	0.25333804	0.25333804	0.47657126
367	H	0.2560646	0.2560646	0.2560646	0.48170036
368	Y	0.18674493	0.18674493	0.18674493	0.35129848
369	L	0.112339176	0.112339176	0.112339176	0.2113288
370	Q	0.21951783	0.21951783	0.21951783	0.41294977
371	A	0.113180116	0.113180116	0.113180116	0.21291074
372	A	0.014873211	0.014873211	0.014873211	0.027979
373	A	-0.0006537373	0.0006537373	0.0006537373	0.0012297892
374	Y	-0.05155577	0.05155577	0.05155577	0.096985035
375	E	-0.0008941609	0.0008941609	0.0008941609	0.0016820664
376	S	-0.058580797	0.058580797	0.058580797	0.110200286
377	M	-0.15762419	0.15762419	0.15762419	0.2965175
378	R	0.06591206	0.06591206	0.06591206	0.12399162
379	L	-0.09020721	0.09020721	0.09020721	0.16969487
380	Y	0.07849549	0.07849549	0.07849549	0.14766315
381	P	-0.044023506	0.044023506	0.044023506	0.08281559
382	P	-0.16211382	0.16211382	0.16211382	0.30496323
383	I	-0.048565947	0.048565947	0.048565947	0.09136067
384	Q	-0.06986991	0.06986991	0.06986991	0.131437
385	F	-0.09287017	0.09287017	0.09287017	0.17470433
386	D	-0.11680077	0.11680077	0.11680077	0.21972181
387	S	0.029456425	0.029456425	0.029456425	0.055412468
388	K	-0.11994008	0.11994008	0.11994008	0.22562736
389	F	0.091755904	0.091755904	0.091755904	0.17260821
390	C	-0.028977567	0.028977567	0.028977567	0.054511655
391	L	0.122655034	0.122655034	0.122655034	0.23073465
392	E	0.23542081	0.23542081	0.23542081	0.44286594
393	D	0.3117411	0.3117411	0.3117411	0.5864372
394	D	-0.022082273	0.022082273	0.022082273	0.04154045
395	V	0.27452692	0.27452692	0.27452692	0.5164311
396	L	0.009849989	0.009849989	0.009849989	0.018529478
397	P	0.020864422	0.020864422	0.020864422	0.03924947
398	D	0.11378073	0.11378073	0.11378073	0.2140406
399	G	0.18403412	0.18403412	0.18403412	0.346199
400	T	0.0991679	0.0991679	0.0991679	0.18655142
401	S	0.34066126	0.34066126	0.34066126	0.6408408
402	V	0.086563446	0.086563446	0.086563446	0.16284034
403	K	0.27565762	0.27565762	0.27565762	0.51855814
404	S	0.16897826	0.16897826	0.16897826	0.3178764
405	G	0.19487242	0.19487242	0.19487242	0.36658764
406	T	0.08655035	0.08655035	0.08655035	0.16281569
407	R	0.08827047	0.08827047	0.08827047	0.16605154
408	V	-0.03609789	0.03609789	0.03609789	0.06790618
409	T	-0.013067872	0.013067872	0.013067872	0.024582855
410	Y	-0.02892221	0.02892221	0.02892221	0.05440752
411	H	-0.14175758	0.14175758	0.14175758	0.26666972
412	P	-0.15121645	0.15121645	0.15121645	0.28446347
413	Y	0.14467163	0.14467163	0.14467163	0.27215156
414	A	0.022709142	0.022709142	0.022709142	0.0427197
415	M	-0.18837346	0.18837346	0.18837346	0.354362
416	G	0.02071445	0.02071445	0.02071445	0.03896735
417	R	0.13584061	0.13584061	0.13584061	0.25553894
418	L	0.15339753	0.15339753	0.15339753	0.28856644
419	E	0.29693434	0.29693434	0.29693434	0.5585832
420	E	0.3372154	0.3372154	0.3372154	0.6343586
421	I	0.0912846	0.0912846	0.0912846	0.17172162
422	W	0.04951692	0.04951692	0.04951692	0.09314962
423	G	0.16212216	0.16212216	0.16212216	0.30497894
424	Q	0.34049505	0.34049505	0.34049505	0.6405282
425	D	0.22437222	0.22437222	0.22437222	0.4220817
426	C	-0.027395044	0.027395044	0.027395044	0.051534664
427	L	0.20797615	0.20797615	0.20797615	0.39123794
428	E	0.2630278	0.2630278	0.2630278	0.49479932
429	F	0.037763376	0.037763376	0.037763376	0.07103923
430	K	0.23581845	0.23581845	0.23581845	0.44361398
431	P	0.07117264	0.07117264	0.07117264	0.13388765
432	Q	0.1793795	0.1793795	0.1793795	0.33744285
433	R	0.10348915	0.10348915	0.10348915	0.19468042
434	W	0.048883215	0.048883215	0.048883215	0.09195751
435	L	0.1603531	0.1603531	0.1603531	0.301651
436	K	0.31847727	0.31847727	0.31847727	0.59910905
437	D	0.37131053	0.37131053	0.37131053	0.6984973
438	G	0.33280405	0.33280405	0.33280405	0.6260601
439	V	0.35618344	0.35618344	0.35618344	0.67004067
440	F	0.22420676	0.22420676	0.22420676	0.42177045
441	Y	0.34224078	0.34224078	0.34224078	0.6438122
442	P	0.3164182	0.3164182	0.3164182	0.5952356
443	Q	0.29254866	0.29254866	0.29254866	0.550333
444	N	0.2821654	0.2821654	0.2821654	0.53080034
445	P	0.25801778	0.25801778	0.25801778	0.48537463
446	F	0.2745313	0.2745313	0.2745313	0.5164393
447	K	0.2118447	0.2118447	0.2118447	0.39851534
448	Y	0.10052998	0.10052998	0.10052998	0.18911374
449	P	-0.078872874	0.078872874	0.078872874	0.14837308
450	V	-0.14618012	0.14618012	0.14618012	0.27498928
451	F	-0.00389921	0.00389921	0.00389921	0.007335067
452	Q	-0.17513208	0.17513208	0.17513208	0.32945275
453	A	-0.14181112	0.14181112	0.14181112	0.26677045
454	G	0.002231323	0.002231323	0.002231323	0.004197492
455	L	0.07783255	0.07783255	0.07783255	0.14641605
456	R	0.011455231	0.011455231	0.011455231	0.021549208
457	V	-0.08169648	0.08169648	0.08169648	0.15368475
458	C	-0.0137359565	0.0137359565	0.0137359565	0.025839634
459	L	-0.18771954	0.18771954	0.18771954	0.3531319
460	G	0.03016855	0.03016855	0.03016855	0.056752093
461	K	0.028729642	0.028729642	0.028729642	0.054045267
462	E	0.12212981	0.12212981	0.12212981	0.22974662
463	M	0.0769011	0.0769011	0.0769011	0.14466384
464	A	0.072019994	0.072019994	0.072019994	0.13548167
465	L	0.12640177	0.12640177	0.12640177	0.23778288
466	L	0.18224515	0.18224515	0.18224515	0.34283364
467	E	0.008472509	0.008472509	0.008472509	0.015938208
468	L	-0.029591188	0.029591188	0.029591188	0.055665977
469	K	0.17066489	0.17066489	0.17066489	0.32104924
470	S	0.3422455	0.3422455	0.3422455	0.64382106
471	V	0.16407207	0.16407207	0.16407207	0.30864704
472	A	0.09200027	0.09200027	0.09200027	0.17306791
473	L	0.27825156	0.27825156	0.27825156	0.52343774
474	S	0.44425607	0.44425607	0.44425607	0.83572006
475	L	0.24059428	0.24059428	0.24059428	0.45259812
476	L	0.29248542	0.29248542	0.29248542	0.55021405
477	R	0.3776644	0.3776644	0.3776644	0.71044993
478	R	0.46792296	0.46792296	0.46792296	0.8802414
479	F	0.3765176	0.3765176	0.3765176	0.7082926
480	H	0.42581692	0.42581692	0.42581692	0.8010329
481	I	0.23278877	0.23278877	0.23278877	0.43791464
482	Q	0.47774422	0.47774422	0.47774422	0.89871687
483	L	0.37764752	0.37764752	0.37764752	0.7104182
484	V	0.4033989	0.4033989	0.4033989	0.7588609
485	A	0.46806613	0.46806613	0.46806613	0.88051075
486	P	0.49307093	0.49307093	0.49307093	0.92754894
487	C	0.5225715	0.5225715	0.5225715	0.9830445
488	H	0.4961233	0.4961233	0.4961233	0.933291
489	H	0.49565077	0.49565077	0.49565077	0.9324021
490	T	0.46095785	0.46095785	0.46095785	0.8671389
491	H	0.44497535	0.44497535	0.44497535	0.83707315
492	P	0.4144136	0.4144136	0.4144136	0.77958137
493	R	0.43405563	0.43405563	0.43405563	0.8165313
494	F	0.27978793	0.27978793	0.27978793	0.5263279
495	S	0.31644964	0.31644964	0.31644964	0.5952948
496	P	0.24600472	0.24600472	0.24600472	0.46277606
497	G	0.11999805	0.11999805	0.11999805	0.22573642
498	L	0.040668182	0.040668182	0.040668182	0.07650366
499	T	-0.05067529	0.05067529	0.05067529	0.0953287
500	A	0.024305595	0.024305595	0.024305595	0.045722894
501	T	0.12212142	0.12212142	0.12212142	0.22973084
502	F	0.08993261	0.08993261	0.08993261	0.1691783
503	S	0.21387689	0.21387689	0.21387689	0.40233824
504	S	0.32757694	0.32757694	0.32757694	0.61622703
505	G	0.33818084	0.33818084	0.33818084	0.6361748
506	L	0.25685376	0.25685376	0.25685376	0.48318493
507	P	0.4192454	0.4192454	0.4192454	0.7886708
508	V	0.16329838	0.16329838	0.16329838	0.3071916
509	K	0.47762582	0.47762582	0.47762582	0.8984941
510	V	0.3748583	0.3748583	0.3748583	0.7051712
511	R	0.47338468	0.47338468	0.47338468	0.8905158
512	E	0.49008095	0.49008095	0.49008095	0.9219243
513	R	0.43120036	0.43120036	0.43120036	0.81116
514	G	0.472522	0.472522	0.472522	0.88889295
515	T	0.44575492	0.44575492	0.44575492	0.8385396
516	G	0.45236143	0.45236143	0.45236143	0.8509676
517	H	0.44331634	0.44331634	0.44331634	0.83395225
518	L	0.42585856	0.42585856	0.42585856	0.8011112
519	C	0.41963458	0.41963458	0.41963458	0.7894029
520	S	0.41372716	0.41372716	0.41372716	0.77829003
521	S	0.43830836	0.43830836	0.43830836	0.8245314
522	K	0.43313846	0.43313846	0.43313846	0.814806
