## Supplementary material for "The N-Terminus of *Sophora tonkinensis* Cytochrome P450s Evolves Neutrally yet Encodes Rich Functional Information: A Protein Language Model Analysis": Dataset S1: StonChr2BG057970.1_residue_importance.csv

position	amino_acid	cosine_similarity	abs_cosine	final_score	final_score_norm
1	M	0.44863683	0.44863683	0.44863683	0.8785016
2	I	0.391003	0.391003	0.391003	0.7656455
3	W	0.45082706	0.45082706	0.45082706	0.88279045
4	P	0.45903903	0.45903903	0.45903903	0.89887077
5	S	0.47033894	0.47033894	0.47033894	0.92099774
6	D	0.48262686	0.48262686	0.48262686	0.9450594
7	Y	0.46543863	0.46543863	0.46543863	0.91140217
8	P	0.45939007	0.45939007	0.45939007	0.8995581
9	P	0.46986148	0.46986148	0.46986148	0.9200628
10	L	0.45475817	0.45475817	0.45475817	0.89048815
11	F	0.46168718	0.46168718	0.46168718	0.90405625
12	L	0.45291516	0.45291516	0.45291516	0.88687927
13	I	0.463472	0.463472	0.463472	0.9075512
14	L	0.46161124	0.46161124	0.46161124	0.90390754
15	L	0.45289865	0.45289865	0.45289865	0.8868469
16	L	0.44274765	0.44274765	0.44274765	0.86696965
17	C	0.4513062	0.4513062	0.4513062	0.8837286
18	F	0.4076969	0.4076969	0.4076969	0.7983348
19	P	0.4444573	0.4444573	0.4444573	0.8703174
20	L	0.41948092	0.41948092	0.41948092	0.82140976
21	L	0.41849783	0.41849783	0.41849783	0.8194847
22	L	0.43224218	0.43224218	0.43224218	0.8463983
23	F	0.41283438	0.41283438	0.41283438	0.80839473
24	L	0.43856463	0.43856463	0.43856463	0.85877866
25	F	0.43106785	0.43106785	0.43106785	0.8440988
26	R	0.42469028	0.42469028	0.42469028	0.8316105
27	R	0.39898887	0.39898887	0.39898887	0.7812831
28	R	0.3704854	0.3704854	0.3704854	0.72546875
29	R	0.37872353	0.37872353	0.37872353	0.74160033
30	N	0.41105577	0.41105577	0.41105577	0.804912
31	K	0.425783	0.425783	0.425783	0.83375025
32	I	0.41892198	0.41892198	0.41892198	0.82031524
33	S	0.41409367	0.41409367	0.41409367	0.81086063
34	A	0.38417947	0.38417947	0.38417947	0.75228393
35	S	0.4364733	0.4364733	0.4364733	0.8546835
36	N	0.45259923	0.45259923	0.45259923	0.8862606
37	R	0.398385	0.398385	0.398385	0.7801006
38	R	0.35737455	0.35737455	0.35737455	0.69979566
39	L	0.30262765	0.30262765	0.30262765	0.59259266
40	P	0.26989877	0.26989877	0.26989877	0.5285043
41	P	0.25579607	0.25579607	0.25579607	0.500889
42	G	0.22213063	0.22213063	0.22213063	0.43496677
43	P	0.16081074	0.16081074	0.16081074	0.31489277
44	P	0.25005314	0.25005314	0.25005314	0.48964345
45	G	0.13784193	0.13784193	0.13784193	0.2699162
46	W	0.08473586	0.08473586	0.08473586	0.16592617
47	P	0.17572685	0.17572685	0.17572685	0.34410086
48	I	0.03433439	0.03433439	0.03433439	0.06723215
49	F	0.044220086	0.044220086	0.044220086	0.086589895
50	G	0.17570919	0.17570919	0.17570919	0.34406626
51	N	0.08960928	0.08960928	0.08960928	0.17546909
52	M	0.11845481	0.11845481	0.11845481	0.23195317
53	F	0.11042447	0.11042447	0.11042447	0.2162285
54	Q	0.25391465	0.25391465	0.25391465	0.4972049
55	L	0.26635686	0.26635686	0.26635686	0.5215687
56	G	0.29547748	0.29547748	0.29547748	0.57859147
57	D	0.33231834	0.33231834	0.33231834	0.6507317
58	M	0.2577923	0.2577923	0.2577923	0.50479794
59	P	0.29521406	0.29521406	0.29521406	0.57807565
60	H	0.15134841	0.15134841	0.15134841	0.29636404
61	R	0.30308628	0.30308628	0.30308628	0.5934907
62	T	0.31940442	0.31940442	0.31940442	0.6254442
63	I	0.3232028	0.3232028	0.3232028	0.632882
64	T	0.34751526	0.34751526	0.34751526	0.6804896
65	N	0.45242986	0.45242986	0.45242986	0.8859289
66	L	0.35379207	0.35379207	0.35379207	0.6927806
67	R	0.33247596	0.33247596	0.33247596	0.6510403
68	D	0.41946378	0.41946378	0.41946378	0.8213762
69	N	0.4056574	0.4056574	0.4056574	0.79434115
70	Y	0.35127518	0.35127518	0.35127518	0.68785214
71	G	0.27819264	0.27819264	0.27819264	0.544745
72	P	0.35900438	0.35900438	0.35900438	0.70298713
73	I	0.2213965	0.2213965	0.2213965	0.43352926
74	V	0.12202992	0.12202992	0.12202992	0.23895381
75	W	0.2840256	0.2840256	0.2840256	0.5561669
76	L	0.21223107	0.21223107	0.21223107	0.41558188
77	Q	0.29012376	0.29012376	0.29012376	0.568108
78	I	0.18149827	0.18149827	0.18149827	0.35540223
79	G	0.22915691	0.22915691	0.22915691	0.44872534
80	S	0.17919311	0.17919311	0.17919311	0.35088834
81	I	0.2261378	0.2261378	0.2261378	0.44281346
82	N	0.3621805	0.3621805	0.3621805	0.70920646
83	T	0.23605914	0.23605914	0.23605914	0.462241
84	M	0.18002397	0.18002397	0.18002397	0.3525153
85	A	0.13553897	0.13553897	0.13553897	0.26540664
86	I	0.21572907	0.21572907	0.21572907	0.42243153
87	L	0.22673339	0.22673339	0.22673339	0.4439797
88	S	0.2613272	0.2613272	0.2613272	0.5117198
89	A	0.2499329	0.2499329	0.2499329	0.489408
90	K	0.40420023	0.40420023	0.40420023	0.79148775
91	T	0.3155575	0.3155575	0.3155575	0.61791134
92	A	0.23542969	0.23542969	0.23542969	0.46100843
93	T	0.30988085	0.30988085	0.30988085	0.60679555
94	E	0.3445207	0.3445207	0.3445207	0.6746258
95	F	0.14864178	0.14864178	0.14864178	0.29106402
96	F	0.050220337	0.050220337	0.050220337	0.098339334
97	K	0.06434608	0.06434608	0.06434608	0.12599976
98	S	0.15502915	0.15502915	0.15502915	0.3035715
99	H	0.0289651	0.0289651	0.0289651	0.05671823
100	D	0.06719095	0.06719095	0.06719095	0.13157047
101	H	0.14180604	0.14180604	0.14180604	0.27767855
102	S	0.10593424	0.10593424	0.10593424	0.20743594
103	F	0.021058865	0.021058865	0.021058865	0.041236576
104	A	-0.005485701	0.005485701	0.005485701	0.010741867
105	D	0.117518224	0.117518224	0.117518224	0.2301192
106	R	0.17367059	0.17367059	0.17367059	0.3400744
107	T	0.24772903	0.24772903	0.24772903	0.4850925
108	I	0.2679131	0.2679131	0.2679131	0.52461606
109	T	0.25635692	0.25635692	0.25635692	0.5019873
110	Q	0.2600571	0.2600571	0.2600571	0.50923276
111	T	0.21791668	0.21791668	0.21791668	0.4267152
112	M	0.31553012	0.31553012	0.31553012	0.6178577
113	R	0.36765593	0.36765593	0.36765593	0.71992826
114	V	0.2041677	0.2041677	0.2041677	0.39979252
115	H	0.35660228	0.35660228	0.35660228	0.69828343
116	N	0.25996917	0.25996917	0.25996917	0.5090606
117	Y	0.29911613	0.29911613	0.29911613	0.58571655
118	D	0.2584715	0.2584715	0.2584715	0.5061279
119	K	0.28754136	0.28754136	0.28754136	0.5630513
120	S	0.14040998	0.14040998	0.14040998	0.27494487
121	S	0.108165495	0.108165495	0.108165495	0.21180509
122	L	0.09653231	0.09653231	0.09653231	0.18902546
123	A	0.023550756	0.023550756	0.023550756	0.04611609
124	L	0.1017939	0.1017939	0.1017939	0.1993285
125	A	0.054455202	0.054455202	0.054455202	0.10663187
126	P	0.1732133	0.1732133	0.1732133	0.33917895
127	Y	0.05787075	0.05787075	0.05787075	0.113320045
128	G	0.12164945	0.12164945	0.12164945	0.2382088
129	T	0.21862546	0.21862546	0.21862546	0.4281031
130	Y	0.16981955	0.16981955	0.16981955	0.33253345
131	W	0.04685874	0.04685874	0.04685874	0.0917568
132	R	0.12359999	0.12359999	0.12359999	0.24202825
133	L	0.2394075	0.2394075	0.2394075	0.4687976
134	M	0.057040446	0.057040446	0.057040446	0.11169418
135	R	0.025993394	0.025993394	0.025993394	0.05089916
136	R	0.151733	0.151733	0.151733	0.2971171
137	L	0.15923876	0.15923876	0.15923876	0.31181458
138	V	0.10180729	0.10180729	0.10180729	0.19935471
139	T	0.10565048	0.10565048	0.10565048	0.20688029
140	V	0.19397902	0.19397902	0.19397902	0.3798415
141	D	0.2511779	0.2511779	0.2511779	0.4918459
142	M	0.15006351	0.15006351	0.15006351	0.293848
143	L	0.09369359	0.09369359	0.09369359	0.18346682
144	V	0.16660628	0.16660628	0.16660628	0.32624134
145	M	0.2570221	0.2570221	0.2570221	0.5032898
146	K	0.29410937	0.29410937	0.29410937	0.5759125
147	R	0.2022058	0.2022058	0.2022058	0.39595082
148	I	0.23488638	0.23488638	0.23488638	0.45994455
149	N	0.3558944	0.3558944	0.3558944	0.69689727
150	D	0.38508683	0.38508683	0.38508683	0.7540607
151	T	0.24349731	0.24349731	0.24349731	0.4768061
152	A	0.26360095	0.26360095	0.26360095	0.5161722
153	S	0.37601244	0.37601244	0.37601244	0.7362916
154	V	0.3128284	0.3128284	0.3128284	0.6125673
155	R	0.16018121	0.16018121	0.16018121	0.31366006
156	R	0.3461495	0.3461495	0.3461495	0.67781526
157	R	0.41805103	0.41805103	0.41805103	0.8186098
158	C	0.27904427	0.27904427	0.27904427	0.54641265
159	V	0.31946295	0.31946295	0.31946295	0.6255588
160	D	0.4238114	0.4238114	0.4238114	0.82988954
161	D	0.39435127	0.39435127	0.39435127	0.77220196
162	M	0.3382803	0.3382803	0.3382803	0.6624061
163	L	0.40893927	0.40893927	0.40893927	0.80076754
164	A	0.42899978	0.42899978	0.42899978	0.84004915
165	W	0.4537651	0.4537651	0.4537651	0.88854355
166	V	0.4156078	0.4156078	0.4156078	0.8138256
167	A	0.44145742	0.44145742	0.44145742	0.8644432
168	K	0.46063834	0.46063834	0.46063834	0.90200245
169	E	0.43799728	0.43799728	0.43799728	0.8576677
170	A	0.38529646	0.38529646	0.38529646	0.7544712
171	S	0.47804686	0.47804686	0.47804686	0.93609107
172	K	0.46298438	0.46298438	0.46298438	0.90659636
173	L	0.4230989	0.4230989	0.4230989	0.8284943
174	E	0.39611417	0.39611417	0.39611417	0.77565396
175	Q	0.42868415	0.42868415	0.42868415	0.8394311
176	G	0.42852157	0.42852157	0.42852157	0.83911276
177	R	0.42931536	0.42931536	0.42931536	0.8406671
178	G	0.395113	0.395113	0.395113	0.7736935
179	L	0.3529088	0.3529088	0.3529088	0.691051
180	Q	0.373418	0.373418	0.373418	0.7312113
181	V	0.30768135	0.30768135	0.30768135	0.6024886
182	A	0.30012146	0.30012146	0.30012146	0.5876851
183	R	0.405133	0.405133	0.405133	0.7933143
184	F	0.3751839	0.3751839	0.3751839	0.7346692
185	V	0.21314214	0.21314214	0.21314214	0.4173659
186	F	0.31937394	0.31937394	0.31937394	0.6253845
187	L	0.33850193	0.33850193	0.33850193	0.6628401
188	M	0.2783269	0.2783269	0.2783269	0.54500794
189	S	0.18470027	0.18470027	0.18470027	0.36167222
190	F	0.28004405	0.28004405	0.28004405	0.54837036
191	N	0.26595876	0.26595876	0.26595876	0.52078915
192	L	0.16161989	0.16161989	0.16161989	0.3164772
193	L	0.045489978	0.045489978	0.045489978	0.08907654
194	G	0.17432837	0.17432837	0.17432837	0.34136242
195	N	0.240023	0.240023	0.240023	0.47000286
196	L	0.1245248	0.1245248	0.1245248	0.24383919
197	M	0.15022907	0.15022907	0.15022907	0.2941722
198	L	0.16116543	0.16116543	0.16116543	0.3155873
199	S	0.0531897	0.0531897	0.0531897	0.10415381
200	R	0.26254058	0.26254058	0.26254058	0.51409584
201	D	0.23090914	0.23090914	0.23090914	0.45215648
202	L	0.26891103	0.26891103	0.26891103	0.5265702
203	F	0.35594174	0.35594174	0.35594174	0.69699
204	D	0.4058866	0.4058866	0.4058866	0.7947899
205	P	0.39095488	0.39095488	0.39095488	0.76555127
206	E	0.401326	0.401326	0.401326	0.7858595
207	S	0.39028773	0.39028773	0.39028773	0.76424485
208	R	0.393141	0.393141	0.393141	0.769832
209	E	0.42588404	0.42588404	0.42588404	0.8339481
210	G	0.35555437	0.35555437	0.35555437	0.6962315
211	S	0.42552915	0.42552915	0.42552915	0.83325315
212	E	0.39552596	0.39552596	0.39552596	0.77450216
213	F	0.30277112	0.30277112	0.30277112	0.5928736
214	F	0.4114507	0.4114507	0.4114507	0.80568534
215	E	0.4337507	0.4337507	0.4337507	0.8493522
216	A	0.35146505	0.35146505	0.35146505	0.68822396
217	M	0.31118068	0.31118068	0.31118068	0.6093408
218	M	0.37839606	0.37839606	0.37839606	0.7409591
219	G	0.39069283	0.39069283	0.39069283	0.76503813
220	L	0.3034355	0.3034355	0.3034355	0.5941745
221	M	0.26491988	0.26491988	0.26491988	0.51875484
222	E	0.36031124	0.36031124	0.36031124	0.7055462
223	W	0.40841067	0.40841067	0.40841067	0.79973245
224	T	0.24012087	0.24012087	0.24012087	0.47019452
225	G	0.2034242	0.2034242	0.2034242	0.39833665
226	H	0.29138488	0.29138488	0.29138488	0.5705775
227	A	0.24158932	0.24158932	0.24158932	0.47306997
228	N	0.116546206	0.116546206	0.116546206	0.22821583
229	V	0.18692185	0.18692185	0.18692185	0.36602244
230	A	0.08326789	0.08326789	0.08326789	0.16305165
231	D	0.10437483	0.10437483	0.10437483	0.20438237
232	L	0.13166946	0.13166946	0.13166946	0.25782955
233	F	0.1241106	0.1241106	0.1241106	0.24302812
234	P	0.17820147	0.17820147	0.17820147	0.34894654
235	W	0.18615407	0.18615407	0.18615407	0.364519
236	L	0.19114006	0.19114006	0.19114006	0.37428236
237	R	0.24571647	0.24571647	0.24571647	0.48115155
238	W	0.2511218	0.2511218	0.2511218	0.49173602
239	L	0.1755701	0.1755701	0.1755701	0.34379393
240	D	0.16161385	0.16161385	0.16161385	0.31646538
241	P	0.24504949	0.24504949	0.24504949	0.47984552
242	Q	0.117155254	0.117155254	0.117155254	0.22940844
243	G	0.18728082	0.18728082	0.18728082	0.36672536
244	L	0.34769586	0.34769586	0.34769586	0.6808433
245	R	0.3364117	0.3364117	0.3364117	0.65874714
246	R	0.3184867	0.3184867	0.3184867	0.62364715
247	K	0.4098671	0.4098671	0.4098671	0.80258435
248	M	0.32090166	0.32090166	0.32090166	0.628376
249	S	0.44129485	0.44129485	0.44129485	0.86412483
250	R	0.38601884	0.38601884	0.38601884	0.7558857
251	D	0.38364354	0.38364354	0.38364354	0.7512345
252	M	0.3577638	0.3577638	0.3577638	0.7005579
253	G	0.42406732	0.42406732	0.42406732	0.83039063
254	K	0.42598948	0.42598948	0.42598948	0.83415455
255	A	0.3971957	0.3971957	0.3971957	0.7777718
256	L	0.38561141	0.38561141	0.38561141	0.7550879
257	R	0.37669158	0.37669158	0.37669158	0.7376215
258	I	0.37522888	0.37522888	0.37522888	0.7347573
259	A	0.35101148	0.35101148	0.35101148	0.6873358
260	S	0.4336987	0.4336987	0.4336987	0.84925044
261	R	0.4044993	0.4044993	0.4044993	0.79207337
262	F	0.35557756	0.35557756	0.35557756	0.6962769
263	V	0.36808655	0.36808655	0.36808655	0.72077143
264	K	0.46471363	0.46471363	0.46471363	0.9099825
265	E	0.41332254	0.41332254	0.41332254	0.80935067
266	R	0.29725075	0.29725075	0.29725075	0.5820638
267	V	0.42504096	0.42504096	0.42504096	0.83229715
268	E	0.43424663	0.43424663	0.43424663	0.8503233
269	V	0.42780435	0.42780435	0.42780435	0.83770835
270	E	0.41601783	0.41601783	0.41601783	0.8146285
271	R	0.43329594	0.43329594	0.43329594	0.8484617
272	R	0.42583779	0.42583779	0.42583779	0.8338575
273	E	0.41876185	0.41876185	0.41876185	0.82000166
274	D	0.43342486	0.43342486	0.43342486	0.8487142
275	K	0.44092083	0.44092083	0.44092083	0.8633925
276	S	0.4240909	0.4240909	0.4240909	0.83043677
277	R	0.36118248	0.36118248	0.36118248	0.7072522
278	D	0.20578451	0.20578451	0.20578451	0.4029585
279	F	0.12000983	0.12000983	0.12000983	0.23499817
280	L	0.13318008	0.13318008	0.13318008	0.26078758
281	D	0.25728366	0.25728366	0.25728366	0.50380194
282	V	0.36548197	0.36548197	0.36548197	0.7156713
283	L	0.25962532	0.25962532	0.25962532	0.50838727
284	L	0.38555688	0.38555688	0.38555688	0.7549811
285	E	0.46135724	0.46135724	0.46135724	0.90341014
286	F	0.49141425	0.49141425	0.49141425	0.9622665
287	Q	0.44612184	0.44612184	0.44612184	0.8735769
288	T	0.48909873	0.48909873	0.48909873	0.9577324
289	S	0.51068413	0.51068413	0.51068413	1.0
290	G	0.49537206	0.49537206	0.49537206	0.97001654
291	S	0.4921862	0.4921862	0.4921862	0.96377814
292	D	0.49498475	0.49498475	0.49498475	0.9692581
293	E	0.50030035	0.50030035	0.50030035	0.9796669
294	A	0.4742913	0.4742913	0.4742913	0.9287371
295	R	0.49539673	0.49539673	0.49539673	0.9700649
296	N	0.5002818	0.5002818	0.5002818	0.9796306
297	I	0.4254333	0.4254333	0.4254333	0.83306545
298	S	0.48988318	0.48988318	0.48988318	0.95926845
299	N	0.47273904	0.47273904	0.47273904	0.9256975
300	K	0.4657122	0.4657122	0.4657122	0.91193783
301	D	0.37108797	0.37108797	0.37108797	0.7266487
302	L	0.357064	0.357064	0.357064	0.6991876
303	D	0.4082784	0.4082784	0.4082784	0.79947346
304	I	0.31559497	0.31559497	0.31559497	0.61798465
305	F	0.27494425	0.27494425	0.27494425	0.53838414
306	I	0.25570288	0.25570288	0.25570288	0.50070655
307	L	0.25829068	0.25829068	0.25829068	0.50577384
308	E	0.2203079	0.2203079	0.2203079	0.4313976
309	I	0.17594688	0.17594688	0.17594688	0.34453171
310	F	0.16089794	0.16089794	0.16089794	0.3150635
311	L	0.11724119	0.11724119	0.11724119	0.22957672
312	A	0.13180532	0.13180532	0.13180532	0.25809556
313	G	0.21029095	0.21029095	0.21029095	0.41178283
314	S	0.17246923	0.17246923	0.17246923	0.3377219
315	E	0.14895457	0.14895457	0.14895457	0.29167652
316	T	0.13611126	0.13611126	0.13611126	0.2665273
317	T	0.091203906	0.091203906	0.091203906	0.17859162
318	S	0.10100845	0.10100845	0.10100845	0.19779046
319	S	0.111842066	0.111842066	0.111842066	0.2190044
320	T	0.10366454	0.10366454	0.10366454	0.2029915
321	I	0.19344302	0.19344302	0.19344302	0.3787919
322	E	0.17597274	0.17597274	0.17597274	0.34458235
323	W	0.10792538	0.10792538	0.10792538	0.2113349
324	A	0.12927508	0.12927508	0.12927508	0.253141
325	M	0.043898538	0.043898538	0.043898538	0.085960254
326	T	0.08908224	0.08908224	0.08908224	0.17443706
327	E	0.054613676	0.054613676	0.054613676	0.106942184
328	L	0.17200583	0.17200583	0.17200583	0.33681452
329	L	0.07399911	0.07399911	0.07399911	0.14490192
330	C	0.28984705	0.28984705	0.28984705	0.5675662
331	N	0.27488384	0.27488384	0.27488384	0.5382659
332	R	0.35244635	0.35244635	0.35244635	0.6901455
333	E	0.42475006	0.42475006	0.42475006	0.83172756
334	C	0.31175572	0.31175572	0.31175572	0.61046684
335	L	0.32631668	0.32631668	0.32631668	0.6389795
336	V	0.44019	0.44019	0.44019	0.86196136
337	K	0.438139	0.438139	0.438139	0.8579452
338	V	0.2910904	0.2910904	0.2910904	0.5700009
339	K	0.40021783	0.40021783	0.40021783	0.78368956
340	A	0.47308058	0.47308058	0.47308058	0.9263663
341	E	0.37111557	0.37111557	0.37111557	0.72670275
342	L	0.27615577	0.27615577	0.27615577	0.5407565
343	G	0.4596412	0.4596412	0.4596412	0.90004987
344	A	0.4443688	0.4443688	0.4443688	0.8701441
345	V	0.40892443	0.40892443	0.40892443	0.80073845
346	V	0.3084648	0.3084648	0.3084648	0.6040227
347	G	0.4092918	0.4092918	0.4092918	0.8014578
348	A	0.40823093	0.40823093	0.40823093	0.7993805
349	A	0.3468926	0.3468926	0.3468926	0.6792704
350	R	0.37744832	0.37744832	0.37744832	0.73910326
351	E	0.4049212	0.4049212	0.4049212	0.79289955
352	V	0.2798879	0.2798879	0.2798879	0.54806465
353	E	0.33630005	0.33630005	0.33630005	0.6585285
354	E	0.24812719	0.24812719	0.24812719	0.48587215
355	S	0.35587326	0.35587326	0.35587326	0.6968559
356	D	0.30135742	0.30135742	0.30135742	0.5901053
357	I	0.28312647	0.28312647	0.28312647	0.5544062
358	D	0.35690296	0.35690296	0.35690296	0.6988722
359	K	0.36055243	0.36055243	0.36055243	0.70601845
360	L	0.17442146	0.17442146	0.17442146	0.3415447
361	P	0.3232574	0.3232574	0.3232574	0.63298887
362	Y	0.1984062	0.1984062	0.1984062	0.3885106
363	L	0.10274014	0.10274014	0.10274014	0.20118138
364	Q	0.17187046	0.17187046	0.17187046	0.33654943
365	G	0.14264734	0.14264734	0.14264734	0.27932596
366	V	0.12385414	0.12385414	0.12385414	0.24252592
367	V	0.13274668	0.13274668	0.13274668	0.25993893
368	K	0.14020653	0.14020653	0.14020653	0.27454647
369	E	0.061044514	0.061044514	0.061044514	0.119534776
370	T	0.034885176	0.034885176	0.034885176	0.06831067
371	L	-0.037082553	0.037082553	0.037082553	0.072613485
372	R	0.08464922	0.08464922	0.08464922	0.16575651
373	L	-0.00044513732	0.00044513732	0.00044513732	0.000871649
374	H	0.019807672	0.019807672	0.019807672	0.03878654
375	P	0.044384256	0.044384256	0.044384256	0.086911365
376	P	0.009165209	0.009165209	0.009165209	0.017946923
377	I	0.01552669	0.01552669	0.01552669	0.030403705
378	P	0.07280587	0.07280587	0.07280587	0.14256535
379	L	0.003554941	0.003554941	0.003554941	0.0069611343
380	L	-0.009313122	0.009313122	0.009313122	0.01823656
381	V	-0.016303526	0.016303526	0.016303526	0.031924874
382	P	0.10379614	0.10379614	0.10379614	0.2032492
383	R	0.015090045	0.015090045	0.015090045	0.029548684
384	R	0.15307666	0.15307666	0.15307666	0.29974824
385	A	0.008161757	0.008161757	0.008161757	0.015982006
386	T	0.17842652	0.17842652	0.17842652	0.34938723
387	Q	0.28018683	0.28018683	0.28018683	0.54864997
388	D	0.33216143	0.33216143	0.33216143	0.6504244
389	T	0.19837324	0.19837324	0.19837324	0.38844606
390	E	0.30898398	0.30898398	0.30898398	0.6050393
391	F	0.24978286	0.24978286	0.24978286	0.4891142
392	M	0.29161277	0.29161277	0.29161277	0.57102376
393	G	0.32361993	0.32361993	0.32361993	0.6336988
394	Y	0.28241184	0.28241184	0.28241184	0.5530069
395	Y	0.33456054	0.33456054	0.33456054	0.6551223
396	I	0.1863219	0.1863219	0.1863219	0.36484763
397	P	0.1868513	0.1868513	0.1868513	0.36588427
398	K	0.18555354	0.18555354	0.18555354	0.36334306
399	D	0.13189705	0.13189705	0.13189705	0.2582752
400	T	0.09159043	0.09159043	0.09159043	0.17934848
401	Q	0.1995763	0.1995763	0.1995763	0.39080185
402	V	0.15472123	0.15472123	0.15472123	0.30296856
403	F	0.12047468	0.12047468	0.12047468	0.2359084
404	V	0.003733271	0.003733271	0.003733271	0.0073103327
405	N	0.020302113	0.020302113	0.020302113	0.039754737
406	A	-0.04801944	0.04801944	0.04801944	0.09402963
407	W	0.07577085	0.07577085	0.07577085	0.14837126
408	A	0.07992881	0.07992881	0.07992881	0.1565132
409	I	0.12712972	0.12712972	0.12712972	0.24894002
410	G	0.019227285	0.019227285	0.019227285	0.037650052
411	R	0.12673374	0.12673374	0.12673374	0.24816462
412	D	0.25219658	0.25219658	0.25219658	0.49384063
413	P	0.30938324	0.30938324	0.30938324	0.60582113
414	D	0.3599478	0.3599478	0.3599478	0.7048345
415	A	0.18695426	0.18695426	0.18695426	0.3660859
416	W	0.1888211	0.1888211	0.1888211	0.36974147
417	D	0.36662742	0.36662742	0.36662742	0.7179143
418	E	0.26446122	0.26446122	0.26446122	0.5178567
419	P	0.22282457	0.22282457	0.22282457	0.43632564
420	L	0.25050157	0.25050157	0.25050157	0.49052155
421	V	0.28969526	0.28969526	0.28969526	0.56726897
422	F	0.11458749	0.11458749	0.11458749	0.22438037
423	K	0.30098218	0.30098218	0.30098218	0.58937055
424	P	0.12411862	0.12411862	0.12411862	0.24304381
425	E	0.2545833	0.2545833	0.2545833	0.4985142
426	R	0.1694463	0.1694463	0.1694463	0.33180258
427	F	0.15503627	0.15503627	0.15503627	0.30358544
428	S	0.30555063	0.30555063	0.30555063	0.5983163
429	G	0.36850283	0.36850283	0.36850283	0.7215866
430	S	0.39801958	0.39801958	0.39801958	0.77938503
431	T	0.40249512	0.40249512	0.40249512	0.7881489
432	T	0.37229994	0.37229994	0.37229994	0.72902197
433	D	0.31296673	0.31296673	0.31296673	0.6128382
434	Y	0.30461997	0.30461997	0.30461997	0.5964939
435	K	0.28251874	0.28251874	0.28251874	0.5532162
436	G	0.30760488	0.30760488	0.30760488	0.60233885
437	Q	0.30655265	0.30655265	0.30655265	0.6002784
438	H	0.29479656	0.29479656	0.29479656	0.5772581
439	Y	0.27100128	0.27100128	0.27100128	0.5306632
440	E	0.21104798	0.21104798	0.21104798	0.4132652
441	L	0.15957533	0.15957533	0.15957533	0.31247362
442	I	0.10727121	0.10727121	0.10727121	0.21005394
443	P	0.11688433	0.11688433	0.11688433	0.22887793
444	F	0.10937498	0.10937498	0.10937498	0.21417344
445	G	0.07387279	0.07387279	0.07387279	0.14465456
446	A	-0.017042896	0.017042896	0.017042896	0.033372674
447	G	0.07872862	0.07872862	0.07872862	0.15416305
448	R	0.03469445	0.03469445	0.03469445	0.0679372
449	R	0.0038006858	0.0038006858	0.0038006858	0.0074423417
450	M	0.027033452	0.027033452	0.027033452	0.052935757
451	C	0.1155553	0.1155553	0.1155553	0.22627549
452	A	-0.050861202	0.050861202	0.050861202	0.09959425
453	G	0.14840944	0.14840944	0.14840944	0.29060906
454	V	0.0459875	0.0459875	0.0459875	0.09005077
455	P	0.11760366	0.11760366	0.11760366	0.2302865
456	L	0.09339997	0.09339997	0.09339997	0.18289186
457	A	0.097521424	0.097521424	0.097521424	0.19096231
458	H	0.173807	0.173807	0.173807	0.34034148
459	R	0.1295219	0.1295219	0.1295219	0.2536243
460	V	0.11525935	0.11525935	0.11525935	0.22569597
461	L	0.05967281	0.05967281	0.05967281	0.11684877
462	H	0.07646945	0.07646945	0.07646945	0.14973924
463	L	0.13685985	0.13685985	0.13685985	0.26799315
464	V	0.1535842	0.1535842	0.1535842	0.30074206
465	L	0.12907109	0.12907109	0.12907109	0.25274152
466	G	0.103889115	0.103889115	0.103889115	0.20343126
467	S	0.21255402	0.21255402	0.21255402	0.41621426
468	L	0.20660101	0.20660101	0.20660101	0.40455732
469	L	0.17781821	0.17781821	0.17781821	0.34819606
470	H	0.2067613	0.2067613	0.2067613	0.4048712
471	R	0.32697496	0.32697496	0.32697496	0.6402685
472	F	0.2589977	0.2589977	0.2589977	0.50715834
473	D	0.3700529	0.3700529	0.3700529	0.7246219
474	W	0.12904875	0.12904875	0.12904875	0.2526978
475	E	0.41268876	0.41268876	0.41268876	0.80810964
476	L	0.34669423	0.34669423	0.34669423	0.67888194
477	D	0.37262896	0.37262896	0.37262896	0.72966623
478	S	0.43275997	0.43275997	0.43275997	0.8474122
479	H	0.45292145	0.45292145	0.45292145	0.88689154
480	V	0.4316852	0.4316852	0.4316852	0.84530765
481	T	0.45068368	0.45068368	0.45068368	0.88250965
482	P	0.44503972	0.44503972	0.44503972	0.8714579
483	S	0.4079992	0.4079992	0.4079992	0.7989267
484	T	0.3808926	0.3808926	0.3808926	0.74584776
485	M	0.33119267	0.33119267	0.33119267	0.64852744
486	D	0.34497973	0.34497973	0.34497973	0.67552465
487	M	0.23558907	0.23558907	0.23558907	0.46132052
488	K	0.33671156	0.33671156	0.33671156	0.6593343
489	D	0.26221442	0.26221442	0.26221442	0.5134572
490	R	0.29988226	0.29988226	0.29988226	0.58721673
491	L	0.2767984	0.2767984	0.2767984	0.5420149
492	G	0.13840309	0.13840309	0.13840309	0.27101505
493	I	0.17477049	0.17477049	0.17477049	0.34222814
494	T	0.11668556	0.11668556	0.11668556	0.22848871
495	M	0.19214553	0.19214553	0.19214553	0.37625122
496	R	0.17400205	0.17400205	0.17400205	0.34072343
497	K	0.16220781	0.16220781	0.16220781	0.31762844
498	F	0.23362409	0.23362409	0.23362409	0.45747277
499	E	0.30433437	0.30433437	0.30433437	0.5959346
500	P	0.29211482	0.29211482	0.29211482	0.5720069
501	L	0.24915515	0.24915515	0.24915515	0.48788503
502	L	0.3702493	0.3702493	0.3702493	0.72500646
503	A	0.20564528	0.20564528	0.20564528	0.40268585
504	V	0.3883822	0.3883822	0.3883822	0.76051354
505	P	0.36170235	0.36170235	0.36170235	0.7082702
506	K	0.44237155	0.44237155	0.44237155	0.86623317
507	I	0.4563219	0.4563219	0.4563219	0.89355016
508	A	0.47079554	0.47079554	0.47079554	0.92189187
509	G	0.46683016	0.46683016	0.46683016	0.914127
510	S	0.46383682	0.46383682	0.46383682	0.9082656
