## Supplementary material for "The N-Terminus of *Sophora tonkinensis* Cytochrome P450s Evolves Neutrally yet Encodes Rich Functional Information: A Protein Language Model Analysis": Dataset S1: StonChr2BG060840.1_residue_importance.csv

position	amino_acid	cosine_similarity	abs_cosine	final_score	final_score_norm
1	M	0.4663804	0.4663804	0.4663804	0.8865015
2	T	0.42625177	0.42625177	0.42625177	0.81022453
3	E	0.478511	0.478511	0.478511	0.90955955
4	M	0.46185836	0.46185836	0.46185836	0.87790596
5	L	0.46941385	0.46941385	0.46941385	0.8922675
6	L	0.49081787	0.49081787	0.49081787	0.9329526
7	Q	0.5164065	0.5164065	0.5164065	0.9815917
8	L	0.49031097	0.49031097	0.49031097	0.931989
9	L	0.47943103	0.47943103	0.47943103	0.91130835
10	T	0.47040573	0.47040573	0.47040573	0.89415294
11	P	0.5100446	0.5100446	0.5100446	0.96949893
12	F	0.4552194	0.4552194	0.4552194	0.8652865
13	C	0.47355074	0.47355074	0.47355074	0.900131
14	L	0.4500207	0.4500207	0.4500207	0.8554048
15	F	0.429339	0.429339	0.429339	0.8160928
16	L	0.41494912	0.41494912	0.41494912	0.78874034
17	L	0.4182392	0.4182392	0.4182392	0.7949942
18	P	0.4627783	0.4627783	0.4627783	0.8796546
19	V	0.42219722	0.42219722	0.42219722	0.8025176
20	L	0.41826272	0.41826272	0.41826272	0.7950389
21	F	0.40329534	0.40329534	0.40329534	0.7665887
22	F	0.41111657	0.41111657	0.41111657	0.78145534
23	F	0.41479236	0.41479236	0.41479236	0.7884424
24	Y	0.44500682	0.44500682	0.44500682	0.84587437
25	L	0.41709244	0.41709244	0.41709244	0.7928144
26	R	0.4207306	0.4207306	0.4207306	0.7997298
27	H	0.42407513	0.42407513	0.42407513	0.80608714
28	E	0.4146723	0.4146723	0.4146723	0.7882141
29	K	0.43435347	0.43435347	0.43435347	0.82562435
30	K	0.43798018	0.43798018	0.43798018	0.83251804
31	E	0.43760344	0.43760344	0.43760344	0.83180195
32	E	0.43425667	0.43425667	0.43425667	0.82544035
33	A	0.38217723	0.38217723	0.38217723	0.7264471
34	P	0.40993902	0.40993902	0.40993902	0.77921706
35	P	0.41227755	0.41227755	0.41227755	0.78366214
36	S	0.3865462	0.3865462	0.3865462	0.7347517
37	S	0.3876309	0.3876309	0.3876309	0.73681355
38	T	0.37479296	0.37479296	0.37479296	0.712411
39	T	0.3629771	0.3629771	0.3629771	0.68995124
40	T	0.36627597	0.36627597	0.36627597	0.69622177
41	T	0.3737156	0.3737156	0.3737156	0.71036315
42	I	0.38787025	0.38787025	0.38787025	0.7372685
43	T	0.37689462	0.37689462	0.37689462	0.71640587
44	L	0.3850436	0.3850436	0.3850436	0.7318955
45	P	0.36813647	0.36813647	0.36813647	0.69975823
46	K	0.3340257	0.3340257	0.3340257	0.6349201
47	T	0.27171662	0.27171662	0.27171662	0.51648223
48	Y	0.22238636	0.22238636	0.22238636	0.42271468
49	P	0.25737134	0.25737134	0.25737134	0.48921457
50	L	0.18932495	0.18932495	0.18932495	0.35987115
51	I	0.15266107	0.15266107	0.15266107	0.29018003
52	G	0.22715943	0.22715943	0.22715943	0.4317874
53	S	0.22771394	0.22771394	0.22771394	0.43284142
54	Y	0.35403576	0.35403576	0.35403576	0.67295545
55	L	0.25965202	0.25965202	0.25965202	0.4935497
56	A	0.3435877	0.3435877	0.3435877	0.65309566
57	I	0.41113368	0.41113368	0.41113368	0.7814879
58	K	0.40646392	0.40646392	0.40646392	0.77261156
59	A	0.3568966	0.3568966	0.3568966	0.6783934
60	N	0.37365925	0.37365925	0.37365925	0.71025604
61	L	0.41260526	0.41260526	0.41260526	0.78428507
62	N	0.3862003	0.3862003	0.3862003	0.7340942
63	R	0.30691865	0.30691865	0.30691865	0.5833947
64	R	0.4287833	0.4287833	0.4287833	0.8150365
65	I	0.40821338	0.40821338	0.40821338	0.77593696
66	Q	0.4409832	0.4409832	0.4409832	0.8382262
67	W	0.4030028	0.4030028	0.4030028	0.7660326
68	L	0.4192604	0.4192604	0.4192604	0.79693526
69	S	0.45968312	0.45968312	0.45968312	0.87377125
70	D	0.45600796	0.45600796	0.45600796	0.86678547
71	V	0.40457126	0.40457126	0.40457126	0.76901394
72	V	0.45487714	0.45487714	0.45487714	0.864636
73	L	0.45277762	0.45277762	0.45277762	0.8606452
74	I	0.45382485	0.45382485	0.45382485	0.8626358
75	S	0.45524198	0.45524198	0.45524198	0.86532944
76	P	0.4405777	0.4405777	0.4405777	0.8374554
77	A	0.3696545	0.3696545	0.3696545	0.70264375
78	A	0.4105541	0.4105541	0.4105541	0.7803862
79	T	0.2884554	0.2884554	0.2884554	0.5482995
80	F	0.35481563	0.35481563	0.35481563	0.6744379
81	T	0.39320692	0.39320692	0.39320692	0.7474125
82	L	0.3789332	0.3789332	0.3789332	0.7202808
83	H	0.37658456	0.37658456	0.37658456	0.7158165
84	S	0.40221456	0.40221456	0.40221456	0.7645343
85	L	0.38191473	0.38191473	0.38191473	0.72594815
86	L	0.36613134	0.36613134	0.36613134	0.6959469
87	G	0.4223813	0.4223813	0.4223813	0.80286753
88	D	0.4337316	0.4337316	0.4337316	0.82444227
89	R	0.43945372	0.43945372	0.43945372	0.835319
90	S	0.37399676	0.37399676	0.37399676	0.71089756
91	V	0.17097785	0.17097785	0.17097785	0.32499677
92	I	0.26930618	0.26930618	0.26930618	0.5119005
93	T	0.10984624	0.10984624	0.10984624	0.20879707
94	A	0.1741075	0.1741075	0.1741075	0.33094567
95	N	0.17337489	0.17337489	0.17337489	0.3295531
96	P	0.18776253	0.18776253	0.18776253	0.3569013
97	A	0.23782453	0.23782453	0.23782453	0.45205975
98	T	0.059256557	0.059256557	0.059256557	0.11263558
99	L	-0.00463623	0.00463623	0.00463623	0.008812602
100	Q	0.17929408	0.17929408	0.17929408	0.34080437
101	H	0.031108368	0.031108368	0.031108368	0.059131164
102	I	0.023973698	0.023973698	0.023973698	0.045569494
103	L	-0.11992508	0.11992508	0.11992508	0.22795504
104	K	0.01009483	0.01009483	0.01009483	0.019188374
105	T	0.06587706	0.06587706	0.06587706	0.12521991
106	H	-0.0035233146	0.0035233146	0.0035233146	0.0066971593
107	F	-0.021979213	0.021979213	0.021979213	0.041778356
108	S	0.25060707	0.25060707	0.25060707	0.47635695
109	N	0.032588203	0.032588203	0.032588203	0.06194405
110	Y	0.013387976	0.013387976	0.013387976	0.025448028
111	Q	0.16951546	0.16951546	0.16951546	0.32221705
112	K	-0.0026825194	0.0026825194	0.0026825194	0.0050989655
113	G	0.13226414	0.13226414	0.13226414	0.25140926
114	G	0.24717599	0.24717599	0.24717599	0.46983513
115	N	0.30460784	0.30460784	0.30460784	0.57900226
116	F	0.15137683	0.15137683	0.15137683	0.28773892
117	V	0.27463636	0.27463636	0.27463636	0.52203214
118	R	0.33855933	0.33855933	0.33855933	0.6435377
119	T	0.19173883	0.19173883	0.19173883	0.36445948
120	L	0.07007335	0.07007335	0.07007335	0.13319628
121	S	0.30757758	0.30757758	0.30757758	0.5846472
122	D	0.18098176	0.18098176	0.18098176	0.34401232
123	F	0.11469298	0.11469298	0.11469298	0.2180098
124	L	0.01746591	0.01746591	0.01746591	0.033199415
125	G	0.05485853	0.05485853	0.05485853	0.10427576
126	T	0.10507762	0.10507762	0.10507762	0.19973281
127	G	-0.18849231	0.18849231	0.18849231	0.35828847
128	I	-0.25437358	0.25437358	0.25437358	0.4835164
129	F	-0.23880589	0.23880589	0.23880589	0.45392513
130	N	-0.22088113	0.22088113	0.22088113	0.41985354
131	T	-0.13562873	0.13562873	0.13562873	0.25780472
132	D	-0.04782164	0.04782164	0.04782164	0.09089995
133	G	0.08653725	0.08653725	0.08653725	0.16449106
134	D	0.20005529	0.20005529	0.20005529	0.3802675
135	N	0.06457189	0.06457189	0.06457189	0.122739024
136	W	-0.063336745	0.063336745	0.063336745	0.12039125
137	K	0.12095983	0.12095983	0.12095983	0.22992192
138	F	0.113513015	0.113513015	0.113513015	0.21576692
139	Q	-0.09050172	0.09050172	0.09050172	0.17202677
140	R	-0.047781076	0.047781076	0.047781076	0.090822846
141	Q	0.07294041	0.07294041	0.07294041	0.13864602
142	V	-0.079762265	0.079762265	0.079762265	0.15161309
143	A	-0.101910636	0.101910636	0.101910636	0.19371298
144	S	-0.13463971	0.13463971	0.13463971	0.2559248
145	H	0.036207415	0.036207415	0.036207415	0.068823494
146	E	-0.008144467	0.008144467	0.008144467	0.015481102
147	F	-0.13797124	0.13797124	0.13797124	0.2622574
148	N	-0.0032190823	0.0032190823	0.0032190823	0.006118871
149	T	-0.047729097	0.047729097	0.047729097	0.09072404
150	K	0.16848421	0.16848421	0.16848421	0.32025683
151	S	0.041671198	0.041671198	0.041671198	0.07920912
152	L	-0.0029874395	0.0029874395	0.0029874395	0.005678561
153	R	0.19787201	0.19787201	0.19787201	0.37611753
154	K	0.37534916	0.37534916	0.37534916	0.71346825
155	F	0.11822068	0.11822068	0.11822068	0.2247153
156	V	0.14112625	0.14112625	0.14112625	0.2682545
157	E	0.40922868	0.40922868	0.40922868	0.77786684
158	L	0.37870404	0.37870404	0.37870404	0.71984524
159	V	0.17682679	0.17682679	0.17682679	0.3361145
160	V	0.13507468	0.13507468	0.13507468	0.25675157
161	D	0.44894403	0.44894403	0.44894403	0.85335827
162	A	0.39647967	0.39647967	0.39647967	0.7536334
163	E	0.1741568	0.1741568	0.1741568	0.33103937
164	L	0.27055365	0.27055365	0.27055365	0.5142717
165	N	0.40266925	0.40266925	0.40266925	0.7653986
166	D	0.36573967	0.36573967	0.36573967	0.6952024
167	R	0.17789494	0.17789494	0.17789494	0.33814484
168	L	0.19119824	0.19119824	0.19119824	0.36343193
169	I	0.36023387	0.36023387	0.36023387	0.6847369
170	P	0.31515738	0.31515738	0.31515738	0.599055
171	I	0.30687395	0.30687395	0.30687395	0.5833097
172	L	0.25258356	0.25258356	0.25258356	0.4801139
173	D	0.40657938	0.40657938	0.40657938	0.772831
174	S	0.42457184	0.42457184	0.42457184	0.80703133
175	A	0.36910528	0.36910528	0.36910528	0.7015998
176	S	0.3527225	0.3527225	0.3527225	0.6704592
177	E	0.4544927	0.4544927	0.4544927	0.8639052
178	K	0.44865978	0.44865978	0.44865978	0.85281795
179	T	0.32752556	0.32752556	0.32752556	0.62256455
180	Q	0.418826	0.418826	0.418826	0.79610956
181	I	0.3431304	0.3431304	0.3431304	0.65222645
182	L	0.24481629	0.24481629	0.24481629	0.46534976
183	D	0.19360945	0.19360945	0.19360945	0.36801517
184	F	0.099104896	0.099104896	0.099104896	0.1883798
185	Q	-0.02108861	0.02108861	0.02108861	0.040085483
186	D	0.21297696	0.21297696	0.21297696	0.4048292
187	I	0.18389125	0.18389125	0.18389125	0.3495427
188	L	-0.0864676	0.0864676	0.0864676	0.16435866
189	Q	0.1002191	0.1002191	0.1002191	0.19049768
190	R	0.05668019	0.05668019	0.05668019	0.1077384
191	F	0.02546311	0.02546311	0.02546311	0.04840059
192	A	-0.055176556	0.055176556	0.055176556	0.104880266
193	F	0.097075686	0.097075686	0.097075686	0.18452264
194	D	0.11102092	0.11102092	0.11102092	0.21102992
195	N	-0.031443805	0.031443805	0.031443805	0.059768766
196	I	-0.121088564	0.121088564	0.121088564	0.23016661
197	C	0.00034144885	0.00034144885	0.00034144885	0.0006490301
198	K	0.11937173	0.11937173	0.11937173	0.22690323
199	I	-0.010113833	0.010113833	0.010113833	0.019224495
200	A	0.009515665	0.009515665	0.009515665	0.018087491
201	F	-0.00037765186	0.00037765186	0.00037765186	0.0007178452
202	G	0.1202751	0.1202751	0.1202751	0.22862038
203	F	0.29399356	0.29399356	0.29399356	0.5588265
204	D	0.14326477	0.14326477	0.14326477	0.2723194
205	P	0.19646205	0.19646205	0.19646205	0.37343743
206	E	0.22290504	0.22290504	0.22290504	0.4237006
207	Y	0.175743	0.175743	0.175743	0.3340544
208	L	0.16498058	0.16498058	0.16498058	0.31359708
209	T	0.35980514	0.35980514	0.35980514	0.683922
210	P	0.33672285	0.33672285	0.33672285	0.6400469
211	S	0.33665627	0.33665627	0.33665627	0.63992035
212	L	0.33363548	0.33363548	0.33363548	0.63417834
213	K	0.3289351	0.3289351	0.3289351	0.6252438
214	R	0.38741025	0.38741025	0.38741025	0.7363941
215	S	0.34867254	0.34867254	0.34867254	0.662761
216	K	0.40444693	0.40444693	0.40444693	0.7687776
217	F	0.20946404	0.20946404	0.20946404	0.3981518
218	A	0.17560345	0.17560345	0.17560345	0.33378917
219	Q	0.4405202	0.4405202	0.4405202	0.83734614
220	A	0.25992587	0.25992587	0.25992587	0.49407026
221	F	0.002338296	0.002338296	0.002338296	0.0044446616
222	E	0.32724023	0.32724023	0.32724023	0.6220222
223	E	0.36530364	0.36530364	0.36530364	0.6943736
224	A	0.15134892	0.15134892	0.15134892	0.28768587
225	N	0.18228109	0.18228109	0.18228109	0.3464821
226	V	0.3654671	0.3654671	0.3654671	0.6946843
227	I	0.24875651	0.24875651	0.24875651	0.4728394
228	S	0.20620169	0.20620169	0.20620169	0.39195067
229	T	0.28106862	0.28106862	0.28106862	0.53425866
230	K	0.38540652	0.38540652	0.38540652	0.7325854
231	R	0.15046126	0.15046126	0.15046126	0.28599858
232	F	0.19410515	0.19410515	0.19410515	0.36895743
233	R	0.32993487	0.32993487	0.32993487	0.6271442
234	E	0.28956702	0.28956702	0.28956702	0.55041254
235	P	0.199273	0.199273	0.199273	0.37878054
236	L	0.30016103	0.30016103	0.30016103	0.5705497
237	P	0.37642106	0.37642106	0.37642106	0.7155057
238	I	0.37896702	0.37896702	0.37896702	0.7203451
239	I	0.31743845	0.31743845	0.31743845	0.6033909
240	W	0.24956855	0.24956855	0.24956855	0.47438294
241	K	0.31921217	0.31921217	0.31921217	0.60676235
242	I	0.33778512	0.33778512	0.33778512	0.64206606
243	K	0.15200397	0.15200397	0.15200397	0.28893098
244	R	0.31972295	0.31972295	0.31972295	0.60773325
245	K	0.35632977	0.35632977	0.35632977	0.67731595
246	L	0.26741394	0.26741394	0.26741394	0.50830364
247	N	0.26551592	0.26551592	0.26551592	0.5046959
248	V	0.2094814	0.2094814	0.2094814	0.3981848
249	G	0.2035059	0.2035059	0.2035059	0.3868265
250	S	0.2667152	0.2667152	0.2667152	0.5069755
251	E	0.17456686	0.17456686	0.17456686	0.33181882
252	K	0.35357413	0.35357413	0.35357413	0.672078
253	R	0.3907747	0.3907747	0.3907747	0.74278927
254	L	0.17729409	0.17729409	0.17729409	0.33700275
255	R	0.37620646	0.37620646	0.37620646	0.7150978
256	K	0.4286262	0.4286262	0.4286262	0.8147379
257	A	0.2880019	0.2880019	0.2880019	0.5474375
258	V	0.30990818	0.30990818	0.30990818	0.58907723
259	S	0.44941163	0.44941163	0.44941163	0.8542471
260	E	0.40978828	0.40978828	0.40978828	0.77893054
261	V	0.22044861	0.22044861	0.22044861	0.4190314
262	H	0.337554	0.337554	0.337554	0.6416268
263	E	0.43006513	0.43006513	0.43006513	0.817473
264	F	0.3010306	0.3010306	0.3010306	0.5722026
265	A	0.26713684	0.26713684	0.26713684	0.507777
266	E	0.46241814	0.46241814	0.46241814	0.87897
267	K	0.47553155	0.47553155	0.47553155	0.90389615
268	I	0.29720786	0.29720786	0.29720786	0.5649363
269	V	0.38139305	0.38139305	0.38139305	0.7249565
270	R	0.45077202	0.45077202	0.45077202	0.8568329
271	K	0.47441724	0.47441724	0.47441724	0.90177804
272	K	0.31345546	0.31345546	0.31345546	0.59581995
273	K	0.46711734	0.46711734	0.46711734	0.8879023
274	K	0.4823529	0.4823529	0.4823529	0.91686225
275	E	0.45043805	0.45043805	0.45043805	0.85619813
276	L	0.4309504	0.4309504	0.4309504	0.81915575
277	E	0.47417915	0.47417915	0.47417915	0.90132546
278	E	0.449735	0.449735	0.449735	0.85486174
279	K	0.45881137	0.45881137	0.45881137	0.87211424
280	A	0.41577822	0.41577822	0.41577822	0.7903163
281	S	0.46713373	0.46713373	0.46713373	0.88793343
282	L	0.48792276	0.48792276	0.48792276	0.9274495
283	E	0.4920345	0.4920345	0.4920345	0.9352651
284	S	0.46304497	0.46304497	0.46304497	0.8801615
285	V	0.392992	0.392992	0.392992	0.7470039
286	D	0.2094822	0.2094822	0.2094822	0.3981863
287	M	-0.01323244	0.01323244	0.01323244	0.025152382
288	L	0.1454028	0.1454028	0.1454028	0.2763834
289	S	0.19251184	0.19251184	0.19251184	0.36592883
290	R	0.23368338	0.23368338	0.23368338	0.4441882
291	F	0.2593085	0.2593085	0.2593085	0.4928967
292	L	0.42902797	0.42902797	0.42902797	0.8155016
293	N	0.45515865	0.45515865	0.45515865	0.8651711
294	S	0.4339064	0.4339064	0.4339064	0.82477456
295	G	0.4772348	0.4772348	0.4772348	0.9071337
296	H	0.4631664	0.4631664	0.4631664	0.88039225
297	S	0.46799776	0.46799776	0.46799776	0.88957584
298	D	0.46699867	0.46699867	0.46699867	0.8876767
299	E	0.5012208	0.5012208	0.5012208	0.9527266
300	E	0.44825706	0.44825706	0.44825706	0.85205245
301	F	0.31555358	0.31555358	0.31555358	0.59980804
302	V	0.34599283	0.34599283	0.34599283	0.6576674
303	K	0.32658058	0.32658058	0.32658058	0.6207683
304	D	0.23645948	0.23645948	0.23645948	0.44946504
305	I	-0.029092863	0.029092863	0.029092863	0.055300068
306	V	0.08791369	0.08791369	0.08791369	0.16710742
307	I	0.09391944	0.09391944	0.09391944	0.17852321
308	S	-0.052792374	0.052792374	0.052792374	0.10034838
309	F	-0.0038926331	0.0038926331	0.0038926331	0.007399164
310	I	-0.054433122	0.054433122	0.054433122	0.10346714
311	L	-0.09882187	0.09882187	0.09882187	0.18784182
312	A	-0.10825689	0.10825689	0.10825689	0.205776
313	G	0.019339731	0.019339731	0.019339731	0.036761194
314	K	0.005762868	0.005762868	0.005762868	0.0109541295
315	D	-0.004290417	0.004290417	0.004290417	0.008155276
316	T	-0.12251325	0.12251325	0.12251325	0.23287468
317	T	-0.018383862	0.018383862	0.018383862	0.03494427
318	S	-0.03221339	0.03221339	0.03221339	0.061231602
319	A	-0.09020384	0.09020384	0.09020384	0.17146054
320	A	-0.004250425	0.004250425	0.004250425	0.00807926
321	L	0.0590604	0.0590604	0.0590604	0.11226272
322	T	0.06727016	0.06727016	0.06727016	0.12786794
323	W	0.0004620659	0.0004620659	0.0004620659	0.00087830046
324	F	0.06820691	0.06820691	0.06820691	0.12964852
325	F	0.02682726	0.02682726	0.02682726	0.050993584
326	W	0.15116858	0.15116858	0.15116858	0.28734308
327	L	0.107500635	0.107500635	0.107500635	0.2043385
328	L	0.11482106	0.11482106	0.11482106	0.21825327
329	S	0.18542625	0.18542625	0.18542625	0.35246047
330	K	0.39904016	0.39904016	0.39904016	0.7585004
331	N	0.31850857	0.31850857	0.31850857	0.60542494
332	P	0.44636008	0.44636008	0.44636008	0.84844667
333	H	0.4550896	0.4550896	0.4550896	0.8650398
334	V	0.28939998	0.28939998	0.28939998	0.550095
335	E	0.29027787	0.29027787	0.29027787	0.5517637
336	N	0.49696466	0.49696466	0.49696466	0.94463646
337	E	0.44975686	0.44975686	0.44975686	0.8549033
338	V	0.24776104	0.24776104	0.24776104	0.47094718
339	V	0.32969266	0.32969266	0.32969266	0.62668383
340	K	0.495523	0.495523	0.495523	0.94189614
341	E	0.4239893	0.4239893	0.4239893	0.805924
342	V	0.352542	0.352542	0.352542	0.6701161
343	R	0.46542254	0.46542254	0.46542254	0.8846808
344	A	0.516436	0.516436	0.516436	0.9816478
345	T	0.4632015	0.4632015	0.4632015	0.880459
346	K	0.5260909	0.5260909	0.5260909	1.0
347	K	0.5096025	0.5096025	0.5096025	0.96865857
348	I	0.49527648	0.49527648	0.49527648	0.9414275
349	E	0.47950822	0.47950822	0.47950822	0.91145504
350	G	0.46251577	0.46251577	0.46251577	0.8791556
351	G	0.47687072	0.47687072	0.47687072	0.9064416
352	D	0.5212023	0.5212023	0.5212023	0.9907077
353	V	0.4750081	0.4750081	0.4750081	0.9029012
354	Y	0.3731078	0.3731078	0.3731078	0.70920783
355	D	0.4378558	0.4378558	0.4378558	0.83228165
356	E	0.48182195	0.48182195	0.48182195	0.915853
357	V	0.41587296	0.41587296	0.41587296	0.79049635
358	K	0.41205996	0.41205996	0.41205996	0.7832486
359	D	0.4415643	0.4415643	0.4415643	0.83933073
360	M	0.26316643	0.26316643	0.26316643	0.50022995
361	V	0.273887	0.273887	0.273887	0.52060777
362	Y	0.17114882	0.17114882	0.17114882	0.32532176
363	T	0.048151966	0.048151966	0.048151966	0.09152784
364	H	0.11654255	0.11654255	0.11654255	0.22152549
365	G	0.13833237	0.13833237	0.13833237	0.26294383
366	A	-0.027020244	0.027020244	0.027020244	0.051360406
367	L	-0.09430704	0.09430704	0.09430704	0.17925997
368	C	-0.06423409	0.06423409	0.06423409	0.12209694
369	E	-0.03525082	0.03525082	0.03525082	0.06700519
370	S	-0.057383582	0.057383582	0.057383582	0.10907541
371	M	-0.2154606	0.2154606	0.2154606	0.40955013
372	R	0.040507928	0.040507928	0.040507928	0.07699796
373	L	-0.061754063	0.061754063	0.061754063	0.11738287
374	Y	0.044672977	0.044672977	0.044672977	0.08491494
375	P	-0.026746547	0.026746547	0.026746547	0.05084016
376	P	-0.10892557	0.10892557	0.10892557	0.20704705
377	V	-0.07411359	0.07411359	0.07411359	0.14087601
378	P	0.04178569	0.04178569	0.04178569	0.07942675
379	T	-0.02752484	0.02752484	0.02752484	0.05231955
380	D	-0.10390434	0.10390434	0.10390434	0.19750263
381	S	0.09881095	0.09881095	0.09881095	0.18782105
382	K	-0.1252759	0.1252759	0.1252759	0.23812594
383	E	0.14355052	0.14355052	0.14355052	0.27286255
384	A	-0.023198431	0.023198431	0.023198431	0.04409586
385	V	0.15843277	0.15843277	0.15843277	0.30115092
386	N	0.21943796	0.21943796	0.21943796	0.41711032
387	D	0.3046149	0.3046149	0.3046149	0.5790157
388	D	0.03530731	0.03530731	0.03530731	0.067112565
389	V	0.2999623	0.2999623	0.2999623	0.570172
390	L	0.050738428	0.050738428	0.050738428	0.09644422
391	P	0.08238944	0.08238944	0.08238944	0.15660684
392	D	0.18341532	0.18341532	0.18341532	0.34863806
393	G	0.23603792	0.23603792	0.23603792	0.44866374
394	T	0.18185496	0.18185496	0.18185496	0.34567213
395	V	0.33101937	0.33101937	0.33101937	0.62920564
396	V	0.119590804	0.119590804	0.119590804	0.22731964
397	K	0.29571813	0.29571813	0.29571813	0.56210464
398	K	0.19507878	0.19507878	0.19507878	0.3708081
399	G	0.19386457	0.19386457	0.19386457	0.3685001
400	M	0.16943502	0.16943502	0.16943502	0.32206416
401	S	0.25884882	0.25884882	0.25884882	0.49202296
402	V	0.090867646	0.090867646	0.090867646	0.17272232
403	T	0.09668975	0.09668975	0.09668975	0.18378906
404	Y	-0.044124167	0.044124167	0.044124167	0.08387175
405	H	-0.0023897355	0.0023897355	0.0023897355	0.0045424383
406	V	-0.17994933	0.17994933	0.17994933	0.34204987
407	Y	0.16450223	0.16450223	0.16450223	0.31268784
408	A	0.03071382	0.03071382	0.03071382	0.058381204
409	M	-0.13982198	0.13982198	0.13982198	0.26577532
410	G	0.04420365	0.04420365	0.04420365	0.084022835
411	R	0.1599925	0.1599925	0.1599925	0.30411568
412	N	0.1771191	0.1771191	0.1771191	0.33667013
413	K	0.3361878	0.3361878	0.3361878	0.63902986
414	S	0.36811846	0.36811846	0.36811846	0.699724
415	V	0.10038795	0.10038795	0.10038795	0.19081864
416	W	0.107846335	0.107846335	0.107846335	0.20499562
417	G	0.20781255	0.20781255	0.20781255	0.39501262
418	A	0.28111374	0.28111374	0.28111374	0.53434443
419	D	0.2467042	0.2467042	0.2467042	0.46893835
420	W	0.030868836	0.030868836	0.030868836	0.05867586
421	A	0.16905844	0.16905844	0.16905844	0.32134834
422	E	0.29503906	0.29503906	0.29503906	0.56081384
423	F	0.073364586	0.073364586	0.073364586	0.1394523
424	R	0.23775637	0.23775637	0.23775637	0.4519302
425	P	0.12275711	0.12275711	0.12275711	0.23333819
426	E	0.2192575	0.2192575	0.2192575	0.41676733
427	R	0.14380579	0.14380579	0.14380579	0.2733478
428	W	0.09753677	0.09753677	0.09753677	0.18539909
429	L	0.28015038	0.28015038	0.28015038	0.53251326
430	E	0.38817865	0.38817865	0.38817865	0.73785466
431	A	0.36053756	0.36053756	0.36053756	0.6853142
432	Y	0.41162196	0.41162196	0.41162196	0.782416
433	E	0.38069308	0.38069308	0.38069308	0.723626
434	G	0.3963577	0.3963577	0.3963577	0.7534015
435	K	0.42011485	0.42011485	0.42011485	0.79855937
436	W	0.37695995	0.37695995	0.37695995	0.71653
437	R	0.42747307	0.42747307	0.42747307	0.812546
438	F	0.3502978	0.3502978	0.3502978	0.66585034
439	V	0.42595294	0.42595294	0.42595294	0.8096565
440	G	0.37813687	0.37813687	0.37813687	0.71876717
441	K	0.43775067	0.43775067	0.43775067	0.8320818
442	D	0.40280145	0.40280145	0.40280145	0.7656499
443	S	0.3242209	0.3242209	0.3242209	0.616283
444	F	0.291065	0.291065	0.291065	0.5532599
445	S	0.26369432	0.26369432	0.26369432	0.50123334
446	Y	0.026109928	0.026109928	0.026109928	0.04963007
447	P	-0.10714546	0.10714546	0.10714546	0.2036634
448	V	-0.1752631	0.1752631	0.1752631	0.33314225
449	F	-0.06260611	0.06260611	0.06260611	0.119002454
450	Q	-0.21484356	0.21484356	0.21484356	0.40837723
451	A	-0.13783601	0.13783601	0.13783601	0.26200035
452	G	-0.05849188	0.05849188	0.05849188	0.11118207
453	P	-0.0025943464	0.0025943464	0.0025943464	0.004931365
454	R	-0.058346957	0.058346957	0.058346957	0.1109066
455	I	-0.18166968	0.18166968	0.18166968	0.34531993
456	C	-0.09163666	0.09163666	0.09163666	0.17418407
457	L	-0.19473064	0.19473064	0.19473064	0.37014636
458	G	-0.02801998	0.02801998	0.02801998	0.053260718
459	K	-0.0721701	0.0721701	0.0721701	0.1371818
460	E	0.0633685	0.0633685	0.0633685	0.120451614
461	M	-0.011583759	0.011583759	0.011583759	0.02201855
462	A	-0.057910074	0.057910074	0.057910074	0.11007617
463	F	0.05818135	0.05818135	0.05818135	0.110591814
464	L	0.08667646	0.08667646	0.08667646	0.16475567
465	Q	-0.13550282	0.13550282	0.13550282	0.2575654
466	M	-0.21992429	0.21992429	0.21992429	0.41803476
467	K	0.07675481	0.07675481	0.07675481	0.14589646
468	R	0.273168	0.273168	0.273168	0.51924103
469	M	0.13072951	0.13072951	0.13072951	0.24849224
470	V	0.02238387	0.02238387	0.02238387	0.04254753
471	A	0.29289347	0.29289347	0.29289347	0.55673546
472	G	0.40490553	0.40490553	0.40490553	0.7696493
473	I	0.21056011	0.21056011	0.21056011	0.4002352
474	L	0.25356802	0.25356802	0.25356802	0.48198518
475	R	0.38997105	0.38997105	0.38997105	0.7412617
476	R	0.40848702	0.40848702	0.40848702	0.7764571
477	F	0.34017256	0.34017256	0.34017256	0.6466041
478	R	0.45224455	0.45224455	0.45224455	0.8596319
479	V	0.25019702	0.25019702	0.25019702	0.47557753
480	V	0.42910457	0.42910457	0.42910457	0.8156472
481	P	0.41071886	0.41071886	0.41071886	0.7806994
482	S	0.37578416	0.37578416	0.37578416	0.7142951
483	V	0.4182115	0.4182115	0.4182115	0.7949415
484	E	0.39159963	0.39159963	0.39159963	0.7443573
485	E	0.38865227	0.38865227	0.38865227	0.7387549
486	G	0.4360332	0.4360332	0.4360332	0.8288172
487	V	0.40346178	0.40346178	0.40346178	0.76690507
488	E	0.37786168	0.37786168	0.37786168	0.7182441
489	P	0.3513392	0.3513392	0.3513392	0.6678298
490	E	0.4192721	0.4192721	0.4192721	0.7969575
491	F	0.24603653	0.24603653	0.24603653	0.46766922
492	I	0.31181693	0.31181693	0.31181693	0.5927054
493	A	0.23615788	0.23615788	0.23615788	0.44889176
494	Y	0.16426499	0.16426499	0.16426499	0.31223688
495	L	0.024351448	0.024351448	0.024351448	0.046287525
496	A	0.038105417	0.038105417	0.038105417	0.07243124
497	S	0.008083951	0.008083951	0.008083951	0.015366072
498	Q	0.09751386	0.09751386	0.09751386	0.18535553
499	M	-0.002431654	0.002431654	0.002431654	0.004622117
500	K	0.16487792	0.16487792	0.16487792	0.31340194
501	G	0.25267848	0.25267848	0.25267848	0.48029432
502	G	0.30576268	0.30576268	0.30576268	0.5811974
503	F	0.07427131	0.07427131	0.07427131	0.1411758
504	P	0.3679617	0.3679617	0.3679617	0.69942605
505	V	0.0999237	0.0999237	0.0999237	0.18993618
506	K	0.4657165	0.4657165	0.4657165	0.8852396
507	I	0.30897406	0.30897406	0.30897406	0.5873016
508	E	0.4610037	0.4610037	0.4610037	0.8762814
509	E	0.44943166	0.44943166	0.44943166	0.8542851
510	R	0.42872176	0.42872176	0.42872176	0.81491953
511	V	0.4515589	0.4515589	0.4515589	0.8583286
512	D	0.41604164	0.41604164	0.41604164	0.790817
