## Supplementary material for "The N-Terminus of *Sophora tonkinensis* Cytochrome P450s Evolves Neutrally yet Encodes Rich Functional Information: A Protein Language Model Analysis": Dataset S1: StonChr2BG060850.1_residue_importance.csv

position	amino_acid	cosine_similarity	abs_cosine	final_score	final_score_norm
1	M	0.48798397	0.48798397	0.48798397	0.91836953
2	T	0.4524546	0.4524546	0.4524546	0.8515044
3	E	0.49104384	0.49104384	0.49104384	0.92412806
4	M	0.4894977	0.4894977	0.4894977	0.9212183
5	L	0.4950198	0.4950198	0.4950198	0.9316107
6	Q	0.528008	0.528008	0.528008	0.99369335
7	Q	0.5262146	0.5262146	0.5262146	0.99031824
8	L	0.51418483	0.51418483	0.51418483	0.96767867
9	L	0.50691843	0.50691843	0.50691843	0.9540035
10	T	0.50122714	0.50122714	0.50122714	0.9432927
11	P	0.5219491	0.5219491	0.5219491	0.98229074
12	F	0.47639865	0.47639865	0.47639865	0.89656633
13	F	0.4704639	0.4704639	0.4704639	0.8853973
14	L	0.47197443	0.47197443	0.47197443	0.8882401
15	F	0.4558331	0.4558331	0.4558331	0.85786265
16	L	0.43917772	0.43917772	0.43917772	0.82651776
17	L	0.44290853	0.44290853	0.44290853	0.833539
18	P	0.4756446	0.4756446	0.4756446	0.8951472
19	V	0.4399724	0.4399724	0.4399724	0.82801336
20	L	0.43629423	0.43629423	0.43629423	0.8210911
21	F	0.41687006	0.41687006	0.41687006	0.7845355
22	F	0.42448196	0.42448196	0.42448196	0.79886085
23	F	0.43463695	0.43463695	0.43463695	0.8179722
24	Y	0.46412793	0.46412793	0.46412793	0.8734732
25	L	0.43036082	0.43036082	0.43036082	0.80992466
26	R	0.4339218	0.4339218	0.4339218	0.8166263
27	H	0.43823168	0.43823168	0.43823168	0.82473737
28	N	0.40923846	0.40923846	0.40923846	0.7701731
29	K	0.43494546	0.43494546	0.43494546	0.8185528
30	K	0.4443652	0.4443652	0.4443652	0.83628047
31	E	0.440587	0.440587	0.440587	0.82917
32	V	0.4309776	0.4309776	0.4309776	0.81108546
33	E	0.45362264	0.45362264	0.45362264	0.8537026
34	A	0.42281082	0.42281082	0.42281082	0.7957158
35	A	0.4127415	0.4127415	0.4127415	0.7767657
36	S	0.42992616	0.42992616	0.42992616	0.80910665
37	S	0.4280303	0.4280303	0.4280303	0.8055387
38	T	0.41992617	0.41992617	0.41992617	0.790287
39	T	0.4220544	0.4220544	0.4220544	0.7942923
40	K	0.43885016	0.43885016	0.43885016	0.8259013
41	I	0.43782386	0.43782386	0.43782386	0.82396984
42	T	0.41629747	0.41629747	0.41629747	0.7834579
43	L	0.40681127	0.40681127	0.40681127	0.7656052
44	P	0.37601274	0.37601274	0.37601274	0.7076434
45	K	0.33023125	0.33023125	0.33023125	0.62148416
46	I	0.31573078	0.31573078	0.31573078	0.59419477
47	Y	0.21670288	0.21670288	0.21670288	0.40782756
48	P	0.27618194	0.27618194	0.27618194	0.51976514
49	L	0.1902111	0.1902111	0.1902111	0.35797092
50	I	0.1565196	0.1565196	0.1565196	0.29456466
51	G	0.21752843	0.21752843	0.21752843	0.40938124
52	S	0.24633373	0.24633373	0.24633373	0.46359184
53	Y	0.3475091	0.3475091	0.3475091	0.65400046
54	L	0.26227185	0.26227185	0.26227185	0.49358684
55	A	0.35594246	0.35594246	0.35594246	0.6698718
56	F	0.41305372	0.41305372	0.41305372	0.7773533
57	K	0.38542843	0.38542843	0.38542843	0.72536343
58	A	0.37974337	0.37974337	0.37974337	0.7146643
59	N	0.3904054	0.3904054	0.3904054	0.7347299
60	I	0.4147421	0.4147421	0.4147421	0.78053075
61	N	0.39922887	0.39922887	0.39922887	0.7513354
62	R	0.31526595	0.31526595	0.31526595	0.59331995
63	R	0.4083113	0.4083113	0.4083113	0.7684282
64	I	0.41050884	0.41050884	0.41050884	0.7725639
65	Q	0.45638698	0.45638698	0.45638698	0.858905
66	W	0.4214814	0.4214814	0.4214814	0.7932139
67	L	0.4247739	0.4247739	0.4247739	0.7994103
68	S	0.4743131	0.4743131	0.4743131	0.8926414
69	D	0.47023845	0.47023845	0.47023845	0.88497305
70	V	0.41863436	0.41863436	0.41863436	0.78785586
71	V	0.46758497	0.46758497	0.46758497	0.87997925
72	L	0.47912467	0.47912467	0.47912467	0.90169656
73	I	0.4709747	0.4709747	0.4709747	0.8863587
74	S	0.47619906	0.47619906	0.47619906	0.8961907
75	P	0.45373744	0.45373744	0.45373744	0.8539187
76	A	0.40047255	0.40047255	0.40047255	0.75367594
77	A	0.41668442	0.41668442	0.41668442	0.7841861
78	T	0.2837333	0.2837333	0.2837333	0.5339766
79	F	0.35123628	0.35123628	0.35123628	0.6610149
80	T	0.37442377	0.37442377	0.37442377	0.704653
81	F	0.3321096	0.3321096	0.3321096	0.62501913
82	H	0.3325101	0.3325101	0.3325101	0.6257729
83	R	0.34389067	0.34389067	0.34389067	0.64719075
84	L	0.3510134	0.3510134	0.3510134	0.6605955
85	L	0.30629015	0.30629015	0.30629015	0.5764278
86	G	0.36175635	0.36175635	0.36175635	0.6808134
87	Q	0.3648047	0.3648047	0.3648047	0.6865502
88	R	0.39981663	0.39981663	0.39981663	0.7524415
89	S	0.36669597	0.36669597	0.36669597	0.69010955
90	V	0.14798783	0.14798783	0.14798783	0.27850813
91	I	0.24796271	0.24796271	0.24796271	0.46665752
92	T	0.09568068	0.09568068	0.09568068	0.18006784
93	A	0.16438036	0.16438036	0.16438036	0.30935833
94	N	0.17539307	0.17539307	0.17539307	0.3300839
95	P	0.17907111	0.17907111	0.17907111	0.33700585
96	A	0.25152263	0.25152263	0.25152263	0.47335717
97	T	0.04129281	0.04129281	0.04129281	0.07771169
98	V	-0.048313368	0.048313368	0.048313368	0.090924144
99	Q	0.17941658	0.17941658	0.17941658	0.337656
100	H	0.047227412	0.047227412	0.047227412	0.08888041
101	I	0.030200241	0.030200241	0.030200241	0.05683584
102	L	-0.12311433	0.12311433	0.12311433	0.23169705
103	K	0.014384968	0.014384968	0.014384968	0.02707203
104	T	0.066493936	0.066493936	0.066493936	0.12513936
105	H	-0.0027859875	0.0027859875	0.0027859875	0.005243135
106	F	-0.039051007	0.039051007	0.039051007	0.07349269
107	S	0.25428364	0.25428364	0.25428364	0.4785533
108	N	0.037323333	0.037323333	0.037323333	0.070241265
109	Y	0.009173014	0.009173014	0.009173014	0.017263306
110	Q	0.16427587	0.16427587	0.16427587	0.3091617
111	K	-0.039230604	0.039230604	0.039230604	0.07383069
112	G	0.114352055	0.114352055	0.114352055	0.21520674
113	G	0.23131482	0.23131482	0.23131482	0.43532676
114	T	0.30913642	0.30913642	0.30913642	0.5817844
115	F	0.1478188	0.1478188	0.1478188	0.27819005
116	V	0.2711697	0.2711697	0.2711697	0.5103323
117	R	0.33861822	0.33861822	0.33861822	0.6372682
118	T	0.20282677	0.20282677	0.20282677	0.38171318
119	L	0.059949692	0.059949692	0.059949692	0.112823315
120	S	0.31207246	0.31207246	0.31207246	0.5873099
121	D	0.18407635	0.18407635	0.18407635	0.34642553
122	F	0.12066276	0.12066276	0.12066276	0.22708328
123	L	0.020202465	0.020202465	0.020202465	0.038020365
124	G	0.058768753	0.058768753	0.058768753	0.11060083
125	T	0.110514	0.110514	0.110514	0.20798364
126	G	-0.19634208	0.19634208	0.19634208	0.36950922
127	I	-0.2542209	0.2542209	0.2542209	0.47843522
128	F	-0.24262474	0.24262474	0.24262474	0.45661166
129	N	-0.22071205	0.22071205	0.22071205	0.4153727
130	T	-0.14571021	0.14571021	0.14571021	0.27422175
131	D	-0.05899846	0.05899846	0.05899846	0.111033134
132	G	0.08493562	0.08493562	0.08493562	0.159846
133	D	0.19478427	0.19478427	0.19478427	0.36657748
134	N	0.065295175	0.065295175	0.065295175	0.122883335
135	W	-0.074227676	0.074227676	0.074227676	0.139694
136	K	0.12988752	0.12988752	0.12988752	0.24444397
137	F	0.11752937	0.11752937	0.11752937	0.22118634
138	Q	-0.10210333	0.10210333	0.10210333	0.19215505
139	R	-0.050511114	0.050511114	0.050511114	0.09506023
140	Q	0.07983627	0.07983627	0.07983627	0.1502492
141	V	-0.08611266	0.08611266	0.08611266	0.16206115
142	A	-0.11077124	0.11077124	0.11077124	0.20846777
143	S	-0.13735157	0.13735157	0.13735157	0.25849107
144	H	0.029382799	0.029382799	0.029382799	0.055297446
145	E	-0.00895821	0.00895821	0.00895821	0.016859053
146	F	-0.14614245	0.14614245	0.14614245	0.2750352
147	N	-0.008923633	0.008923633	0.008923633	0.01679398
148	T	-0.036870476	0.036870476	0.036870476	0.069389
149	K	0.18199903	0.18199903	0.18199903	0.3425161
150	S	0.048856243	0.048856243	0.048856243	0.09194581
151	L	-0.011842239	0.011842239	0.011842239	0.022286696
152	R	0.21039996	0.21039996	0.21039996	0.39596567
153	K	0.39565802	0.39565802	0.39565802	0.74461514
154	F	0.107704826	0.107704826	0.107704826	0.20269687
155	V	0.118533984	0.118533984	0.118533984	0.22307698
156	E	0.4158739	0.4158739	0.4158739	0.7826607
157	H	0.4092392	0.4092392	0.4092392	0.7701745
158	V	0.1375334	0.1375334	0.1375334	0.25883326
159	V	0.11438222	0.11438222	0.11438222	0.21526352
160	D	0.43873364	0.43873364	0.43873364	0.82568204
161	A	0.3906822	0.3906822	0.3906822	0.73525083
162	E	0.1586792	0.1586792	0.1586792	0.29862896
163	L	0.2692782	0.2692782	0.2692782	0.5067726
164	N	0.38755566	0.38755566	0.38755566	0.7293668
165	D	0.3680889	0.3680889	0.3680889	0.692731
166	R	0.1626567	0.1626567	0.1626567	0.30611446
167	L	0.19550821	0.19550821	0.19550821	0.36793992
168	I	0.37988445	0.37988445	0.37988445	0.7149298
169	P	0.31515604	0.31515604	0.31515604	0.5931131
170	I	0.312299	0.312299	0.312299	0.5877363
171	L	0.28047568	0.28047568	0.28047568	0.52784586
172	E	0.41808718	0.41808718	0.41808718	0.7868261
173	K	0.43721053	0.43721053	0.43721053	0.8228156
174	A	0.39796627	0.39796627	0.39796627	0.7489592
175	Q	0.40877378	0.40877378	0.40877378	0.76929855
176	T	0.45139277	0.45139277	0.45139277	0.8495061
177	Q	0.4542748	0.4542748	0.4542748	0.85493
178	T	0.33219266	0.33219266	0.33219266	0.6251755
179	Q	0.43487388	0.43487388	0.43487388	0.8184181
180	I	0.36554262	0.36554262	0.36554262	0.687939
181	L	0.25347373	0.25347373	0.25347373	0.4770291
182	D	0.1857137	0.1857137	0.1857137	0.34950694
183	F	0.10499593	0.10499593	0.10499593	0.19759883
184	Q	-0.024587547	0.024587547	0.024587547	0.04627294
185	D	0.22520372	0.22520372	0.22520372	0.42382586
186	I	0.19449803	0.19449803	0.19449803	0.3660388
187	L	-0.088496916	0.088496916	0.088496916	0.16654824
188	Q	0.101682074	0.101682074	0.101682074	0.19136226
189	R	0.071006805	0.071006805	0.071006805	0.13363244
190	F	0.021011554	0.021011554	0.021011554	0.03954304
191	A	-0.06018177	0.06018177	0.06018177	0.113260075
192	F	0.08771329	0.08771329	0.08771329	0.16507347
193	D	0.10255552	0.10255552	0.10255552	0.19300605
194	N	-0.034611538	0.034611538	0.034611538	0.06513776
195	I	-0.13196696	0.13196696	0.13196696	0.24835742
196	C	0.02465549	0.02465549	0.02465549	0.046400804
197	K	0.106963135	0.106963135	0.106963135	0.20130104
198	I	-0.017496046	0.017496046	0.017496046	0.032926973
199	A	0.0033008512	0.0033008512	0.0033008512	0.0062120915
200	F	-0.002977517	0.002977517	0.002977517	0.0056035873
201	G	0.11400479	0.11400479	0.11400479	0.2145532
202	F	0.31156296	0.31156296	0.31156296	0.58635104
203	D	0.15253894	0.15253894	0.15253894	0.2870732
204	P	0.20232885	0.20232885	0.20232885	0.3807761
205	E	0.23427312	0.23427312	0.23427312	0.4408942
206	Y	0.1904036	0.1904036	0.1904036	0.3583332
207	L	0.1727438	0.1727438	0.1727438	0.32509804
208	T	0.3869998	0.3869998	0.3869998	0.72832066
209	P	0.367072	0.367072	0.367072	0.6908172
210	S	0.37289834	0.37289834	0.37289834	0.7017822
211	L	0.37273028	0.37273028	0.37273028	0.7014659
212	K	0.3558427	0.3558427	0.3558427	0.66968405
213	P	0.41170064	0.41170064	0.41170064	0.7748068
214	S	0.35814512	0.35814512	0.35814512	0.67401713
215	K	0.43787113	0.43787113	0.43787113	0.82405883
216	F	0.24318506	0.24318506	0.24318506	0.45766613
217	A	0.18513164	0.18513164	0.18513164	0.34841156
218	Q	0.46029437	0.46029437	0.46029437	0.8662586
219	A	0.32628328	0.32628328	0.32628328	0.6140542
220	F	-0.0018624809	0.0018624809	0.0018624809	0.0035051268
221	E	0.34204245	0.34204245	0.34204245	0.64371246
222	E	0.38074157	0.38074157	0.38074157	0.7165429
223	A	0.15294959	0.15294959	0.15294959	0.287846
224	N	0.1862775	0.1862775	0.1862775	0.350568
225	V	0.37811372	0.37811372	0.37811372	0.7115974
226	I	0.26054546	0.26054546	0.26054546	0.49033785
227	S	0.20957613	0.20957613	0.20957613	0.39441526
228	T	0.28467697	0.28467697	0.28467697	0.53575253
229	K	0.38808417	0.38808417	0.38808417	0.7303614
230	R	0.14773366	0.14773366	0.14773366	0.2780298
231	F	0.18281107	0.18281107	0.18281107	0.3440443
232	R	0.33209887	0.33209887	0.33209887	0.624999
233	E	0.28382003	0.28382003	0.28382003	0.5341398
234	P	0.18916717	0.18916717	0.18916717	0.3560063
235	L	0.30341825	0.30341825	0.30341825	0.571023
236	P	0.38002735	0.38002735	0.38002735	0.71519876
237	I	0.38861609	0.38861609	0.38861609	0.73136246
238	I	0.31683862	0.31683862	0.31683862	0.5962797
239	W	0.2532966	0.2532966	0.2532966	0.47669575
240	K	0.33299175	0.33299175	0.33299175	0.6266793
241	I	0.34640998	0.34640998	0.34640998	0.651932
242	K	0.15671282	0.15671282	0.15671282	0.29492828
243	R	0.32569653	0.32569653	0.32569653	0.61294997
244	K	0.36716488	0.36716488	0.36716488	0.690992
245	L	0.27955523	0.27955523	0.27955523	0.52611357
246	N	0.27731597	0.27731597	0.27731597	0.5218994
247	V	0.21669786	0.21669786	0.21669786	0.4078181
248	G	0.20911744	0.20911744	0.20911744	0.39355204
249	S	0.27666786	0.27666786	0.27666786	0.52067965
250	E	0.17571431	0.17571431	0.17571431	0.33068845
251	K	0.37240922	0.37240922	0.37240922	0.7008617
252	R	0.40498954	0.40498954	0.40498954	0.76217675
253	L	0.18558672	0.18558672	0.18558672	0.349268
254	R	0.3906856	0.3906856	0.3906856	0.7352572
255	M	0.44693926	0.44693926	0.44693926	0.8411247
256	A	0.30975357	0.30975357	0.30975357	0.5829458
257	V	0.32082483	0.32082483	0.32082483	0.6037816
258	S	0.46811193	0.46811193	0.46811193	0.880971
259	D	0.45859843	0.45859843	0.45859843	0.8630669
260	V	0.24438097	0.24438097	0.24438097	0.4599168
261	H	0.3339978	0.3339978	0.3339978	0.62857264
262	E	0.45686248	0.45686248	0.45686248	0.8597999
263	F	0.3244856	0.3244856	0.3244856	0.61067104
264	A	0.27514556	0.27514556	0.27514556	0.51781476
265	E	0.47428584	0.47428584	0.47428584	0.8925901
266	K	0.49708998	0.49708998	0.49708998	0.9355067
267	I	0.3001177	0.3001177	0.3001177	0.56481147
268	V	0.3876806	0.3876806	0.3876806	0.7296019
269	R	0.46975031	0.46975031	0.46975031	0.88405436
270	E	0.47174722	0.47174722	0.47174722	0.8878125
271	K	0.30780998	0.30780998	0.30780998	0.57928807
272	K	0.4793057	0.4793057	0.4793057	0.9020373
273	K	0.49900925	0.49900925	0.49900925	0.9391187
274	E	0.4723592	0.4723592	0.4723592	0.88896424
275	L	0.4438643	0.4438643	0.4438643	0.83533776
276	E	0.49153808	0.49153808	0.49153808	0.9250582
277	E	0.46973473	0.46973473	0.46973473	0.88402504
278	K	0.4731711	0.4731711	0.4731711	0.89049214
279	A	0.43183452	0.43183452	0.43183452	0.8126981
280	S	0.48225436	0.48225436	0.48225436	0.9075866
281	L	0.5038232	0.5038232	0.5038232	0.94817847
282	E	0.50746983	0.50746983	0.50746983	0.9550412
283	S	0.4695868	0.4695868	0.4695868	0.8837466
284	V	0.4071058	0.4071058	0.4071058	0.7661595
285	D	0.21618013	0.21618013	0.21618013	0.40684378
286	M	-0.01584695	0.01584695	0.01584695	0.029823428
287	L	0.13869153	0.13869153	0.13869153	0.26101282
288	S	0.1982779	0.1982779	0.1982779	0.37315238
289	R	0.2343862	0.2343862	0.2343862	0.441107
290	F	0.25457823	0.25457823	0.25457823	0.4791077
291	L	0.43200856	0.43200856	0.43200856	0.81302565
292	N	0.46710017	0.46710017	0.46710017	0.8790669
293	S	0.44192517	0.44192517	0.44192517	0.8316884
294	G	0.4847635	0.4847635	0.4847635	0.9123087
295	H	0.4678745	0.4678745	0.4678745	0.88052416
296	S	0.47508988	0.47508988	0.47508988	0.8941032
297	D	0.47350854	0.47350854	0.47350854	0.8911272
298	E	0.51121485	0.51121485	0.51121485	0.96208924
299	E	0.45941812	0.45941812	0.45941812	0.86460954
300	F	0.31773967	0.31773967	0.31773967	0.59797543
301	V	0.34551522	0.34551522	0.34551522	0.6502481
302	K	0.33279243	0.33279243	0.33279243	0.6263042
303	D	0.23594238	0.23594238	0.23594238	0.44403565
304	I	-0.034224592	0.034224592	0.034224592	0.06440954
305	V	0.0800588	0.0800588	0.0800588	0.15066798
306	I	0.09391609	0.09391609	0.09391609	0.17674693
307	S	-0.059385087	0.059385087	0.059385087	0.11176075
308	F	-0.014014451	0.014014451	0.014014451	0.026374727
309	I	-0.059679378	0.059679378	0.059679378	0.11231459
310	L	-0.11008801	0.11008801	0.11008801	0.20718196
311	A	-0.12518145	0.12518145	0.12518145	0.2355873
312	G	0.006281324	0.006281324	0.006281324	0.011821242
313	K	-0.0070572062	0.0070572062	0.0070572062	0.013281426
314	D	-0.014729369	0.014729369	0.014729369	0.027720181
315	T	-0.13683255	0.13683255	0.13683255	0.25751427
316	T	-0.030908093	0.030908093	0.030908093	0.058167998
317	S	-0.040616468	0.040616468	0.040616468	0.07643883
318	A	-0.10835166	0.10835166	0.10835166	0.20391421
319	A	-0.010023444	0.010023444	0.010023444	0.018863786
320	L	0.054521095	0.054521095	0.054521095	0.10260688
321	T	0.059248447	0.059248447	0.059248447	0.11150359
322	W	-0.0056735254	0.0056735254	0.0056735254	0.010677385
323	F	0.06600192	0.06600192	0.06600192	0.124213405
324	F	0.027868554	0.027868554	0.027868554	0.052447688
325	W	0.1567811	0.1567811	0.1567811	0.2950568
326	L	0.104306415	0.104306415	0.104306415	0.19630118
327	L	0.12430766	0.12430766	0.12430766	0.23394287
328	S	0.18528485	0.18528485	0.18528485	0.3486999
329	K	0.40846932	0.40846932	0.40846932	0.7687256
330	N	0.32541472	0.32541472	0.32541472	0.6124196
331	P	0.45435882	0.45435882	0.45435882	0.8550881
332	H	0.46219498	0.46219498	0.46219498	0.8698355
333	V	0.29152426	0.29152426	0.29152426	0.5486389
334	E	0.2946161	0.2946161	0.2946161	0.55445766
335	N	0.50915414	0.50915414	0.50915414	0.95821106
336	E	0.45863122	0.45863122	0.45863122	0.8631286
337	V	0.24262907	0.24262907	0.24262907	0.45661977
338	V	0.33961636	0.33961636	0.33961636	0.6391466
339	K	0.5051685	0.5051685	0.5051685	0.9507102
340	E	0.41982955	0.41982955	0.41982955	0.79010516
341	V	0.35086444	0.35086444	0.35086444	0.66031516
342	R	0.47243252	0.47243252	0.47243252	0.8891022
343	A	0.5255075	0.5255075	0.5255075	0.98898757
344	T	0.46587625	0.46587625	0.46587625	0.8767635
345	K	0.5265364	0.5265364	0.5265364	0.9909239
346	K	0.5163655	0.5163655	0.5163655	0.9717826
347	T	0.51252264	0.51252264	0.51252264	0.96455044
348	E	0.4887534	0.4887534	0.4887534	0.91981757
349	G	0.48071432	0.48071432	0.48071432	0.90468824
350	G	0.49127427	0.49127427	0.49127427	0.92456174
351	D	0.5313591	0.5313591	0.5313591	1.0
352	V	0.485353	0.485353	0.485353	0.9134181
353	Y	0.37971905	0.37971905	0.37971905	0.71461856
354	D	0.4459065	0.4459065	0.4459065	0.83918107
355	E	0.48532647	0.48532647	0.48532647	0.91336817
356	V	0.4188351	0.4188351	0.4188351	0.78823364
357	K	0.41426456	0.41426456	0.41426456	0.77963203
358	D	0.446139	0.446139	0.446139	0.8396187
359	M	0.2560265	0.2560265	0.2560265	0.4818333
360	V	0.26347303	0.26347303	0.26347303	0.49584743
361	Y	0.16488166	0.16488166	0.16488166	0.31030178
362	T	0.04296259	0.04296259	0.04296259	0.080854155
363	H	0.12268053	0.12268053	0.12268053	0.23088065
364	G	0.122956395	0.122956395	0.122956395	0.23139982
365	A	-0.03194224	0.03194224	0.03194224	0.060114227
366	L	-0.10170236	0.10170236	0.10170236	0.19140044
367	C	-0.06607579	0.06607579	0.06607579	0.12435242
368	E	-0.047891367	0.047891367	0.047891367	0.09012995
369	S	-0.06563099	0.06563099	0.06563099	0.12351532
370	M	-0.22537263	0.22537263	0.22537263	0.42414373
371	R	0.030060716	0.030060716	0.030060716	0.05657326
372	L	-0.052127264	0.052127264	0.052127264	0.098101765
373	Y	0.04841985	0.04841985	0.04841985	0.09112454
374	P	-0.041570812	0.041570812	0.041570812	0.07823488
375	P	-0.1477671	0.1477671	0.1477671	0.27809274
376	V	-0.09139358	0.09139358	0.09139358	0.17199966
377	P	0.048195157	0.048195157	0.048195157	0.09070167
378	M	-0.04188407	0.04188407	0.04188407	0.078824416
379	D	-0.11442533	0.11442533	0.11442533	0.21534464
380	S	0.067515805	0.067515805	0.067515805	0.12706248
381	K	-0.15094166	0.15094166	0.15094166	0.28406715
382	E	0.148987	0.148987	0.148987	0.28038853
383	A	-0.033480797	0.033480797	0.033480797	0.06300974
384	V	0.15023436	0.15023436	0.15023436	0.28273603
385	N	0.22311184	0.22311184	0.22311184	0.419889
386	D	0.30954662	0.30954662	0.30954662	0.58255637
387	D	0.05184249	0.05184249	0.05184249	0.09756583
388	V	0.31319106	0.31319106	0.31319106	0.5894151
389	L	0.05201614	0.05201614	0.05201614	0.097892635
390	P	0.07518435	0.07518435	0.07518435	0.14149444
391	D	0.18296915	0.18296915	0.18296915	0.3443418
392	G	0.23581797	0.23581797	0.23581797	0.44380152
393	T	0.19558066	0.19558066	0.19558066	0.36807626
394	V	0.3361144	0.3361144	0.3361144	0.6325561
395	V	0.10704425	0.10704425	0.10704425	0.2014537
396	K	0.29796442	0.29796442	0.29796442	0.56075907
397	K	0.19109266	0.19109266	0.19109266	0.35963
398	G	0.19564198	0.19564198	0.19564198	0.36819166
399	T	0.10870842	0.10870842	0.10870842	0.20458561
400	M	0.2547634	0.2547634	0.2547634	0.4794562
401	V	0.08964177	0.08964177	0.08964177	0.16870281
402	T	0.09890211	0.09890211	0.09890211	0.18613045
403	Y	-0.051660627	0.051660627	0.051660627	0.09722357
404	H	-0.029771712	0.029771712	0.029771712	0.056029364
405	V	-0.17446041	0.17446041	0.17446041	0.32832867
406	Y	0.18107893	0.18107893	0.18107893	0.3407845
407	A	0.057984997	0.057984997	0.057984997	0.10912582
408	M	-0.12988062	0.12988062	0.12988062	0.24443099
409	G	0.069313966	0.069313966	0.069313966	0.13044657
410	R	0.17068653	0.17068653	0.17068653	0.32122633
411	Y	0.27213216	0.27213216	0.27213216	0.5121436
412	E	0.32795528	0.32795528	0.32795528	0.61720085
413	S	0.3919343	0.3919343	0.3919343	0.73760724
414	V	0.16660735	0.16660735	0.16660735	0.31354946
415	W	0.14349553	0.14349553	0.14349553	0.27005377
416	G	0.2282706	0.2282706	0.2282706	0.42959765
417	S	0.34350348	0.34350348	0.34350348	0.646462
418	D	0.26918945	0.26918945	0.26918945	0.5066055
419	W	0.058720987	0.058720987	0.058720987	0.11051093
420	A	0.20243447	0.20243447	0.20243447	0.3809749
421	E	0.30429453	0.30429453	0.30429453	0.5726721
422	F	0.08241079	0.08241079	0.08241079	0.15509436
423	R	0.23743239	0.23743239	0.23743239	0.4468398
424	P	0.10855871	0.10855871	0.10855871	0.20430386
425	E	0.21734026	0.21734026	0.21734026	0.4090271
426	R	0.15578665	0.15578665	0.15578665	0.29318526
427	W	0.107139006	0.107139006	0.107139006	0.20163202
428	L	0.29127198	0.29127198	0.29127198	0.5481641
429	E	0.39989176	0.39989176	0.39989176	0.7525829
430	A	0.36874813	0.36874813	0.36874813	0.69397163
431	H	0.41559273	0.41559273	0.41559273	0.7821316
432	E	0.39779037	0.39779037	0.39779037	0.74862814
433	G	0.42102608	0.42102608	0.42102608	0.79235697
434	K	0.43080807	0.43080807	0.43080807	0.81076634
435	W	0.3915288	0.3915288	0.3915288	0.73684406
436	R	0.44355986	0.44355986	0.44355986	0.8347648
437	F	0.3663201	0.3663201	0.3663201	0.68940216
438	V	0.43613374	0.43613374	0.43613374	0.8207891
439	G	0.3649375	0.3649375	0.3649375	0.6868002
440	W	0.4297954	0.4297954	0.4297954	0.8088606
441	D	0.41142493	0.41142493	0.41142493	0.77428794
442	S	0.3277016	0.3277016	0.3277016	0.6167234
443	F	0.29359856	0.29359856	0.29359856	0.5525427
444	S	0.2522557	0.2522557	0.2522557	0.4747368
445	Y	0.056425128	0.056425128	0.056425128	0.106190205
446	P	-0.11248029	0.11248029	0.11248029	0.21168414
447	V	-0.17127608	0.17127608	0.17127608	0.32233584
448	F	-0.07288946	0.07288946	0.07288946	0.13717553
449	Q	-0.21663669	0.21663669	0.21663669	0.40770298
450	A	-0.16276167	0.16276167	0.16276167	0.30631202
451	G	-0.07416447	0.07416447	0.07416447	0.13957505
452	P	-0.021057297	0.021057297	0.021057297	0.039629128
453	R	-0.07234928	0.07234928	0.07234928	0.13615893
454	I	-0.18567243	0.18567243	0.18567243	0.3494293
455	C	-0.106898464	0.106898464	0.106898464	0.20117933
456	L	-0.20955142	0.20955142	0.20955142	0.39436877
457	G	-0.047751058	0.047751058	0.047751058	0.08986589
458	K	-0.06702363	0.06702363	0.06702363	0.12613623
459	E	0.060605947	0.060605947	0.060605947	0.11405836
460	M	-0.013942296	0.013942296	0.013942296	0.026238933
461	A	-0.070699915	0.070699915	0.070699915	0.13305487
462	F	0.070145	0.070145	0.070145	0.13201055
463	L	0.09188052	0.09188052	0.09188052	0.17291607
464	Q	-0.1367898	0.1367898	0.1367898	0.25743383
465	M	-0.23056982	0.23056982	0.23056982	0.4339247
466	K	0.0736885	0.0736885	0.0736885	0.1386793
467	R	0.27773184	0.27773184	0.27773184	0.522682
468	M	0.121313155	0.121313155	0.121313155	0.22830729
469	V	0.021166693	0.021166693	0.021166693	0.03983501
470	A	0.2897951	0.2897951	0.2897951	0.5453847
471	G	0.41711605	0.41711605	0.41711605	0.7849984
472	I	0.21220908	0.21220908	0.21220908	0.39937037
473	L	0.26034912	0.26034912	0.26034912	0.48996833
474	R	0.39609188	0.39609188	0.39609188	0.74543166
475	R	0.43421358	0.43421358	0.43421358	0.81717545
476	F	0.35008466	0.35008466	0.35008466	0.65884763
477	R	0.4558148	0.4558148	0.4558148	0.8578282
478	V	0.23630045	0.23630045	0.23630045	0.44470954
479	V	0.43115678	0.43115678	0.43115678	0.81142265
480	P	0.40926972	0.40926972	0.40926972	0.7702319
481	A	0.3256369	0.3256369	0.3256369	0.61283773
482	V	0.39609277	0.39609277	0.39609277	0.74543333
483	E	0.3808928	0.3808928	0.3808928	0.7168275
484	E	0.3790394	0.3790394	0.3790394	0.7133395
485	G	0.43739697	0.43739697	0.43739697	0.8231665
486	V	0.40657166	0.40657166	0.40657166	0.76515424
487	E	0.3845337	0.3845337	0.3845337	0.72367954
488	P	0.34492823	0.34492823	0.34492823	0.6491434
489	E	0.43150264	0.43150264	0.43150264	0.8120735
490	F	0.22016743	0.22016743	0.22016743	0.41434774
491	I	0.30074587	0.30074587	0.30074587	0.56599367
492	A	0.22676045	0.22676045	0.22676045	0.42675558
493	Y	0.1400075	0.1400075	0.1400075	0.26348943
494	L	-0.02147252	0.02147252	0.02147252	0.040410563
495	T	-0.07269933	0.07269933	0.07269933	0.13681771
496	S	-0.023794949	0.023794949	0.023794949	0.044781297
497	Q	0.05045702	0.05045702	0.05045702	0.094958425
498	M	-0.011086654	0.011086654	0.011086654	0.020864712
499	K	0.17409648	0.17409648	0.17409648	0.32764375
500	G	0.2522632	0.2522632	0.2522632	0.47475088
501	G	0.3099461	0.3099461	0.3099461	0.58330816
502	F	0.0696993	0.0696993	0.0696993	0.13117175
503	P	0.3654743	0.3654743	0.3654743	0.6878104
504	V	0.09216654	0.09216654	0.09216654	0.17345434
505	K	0.46550435	0.46550435	0.46550435	0.8760636
506	I	0.31374255	0.31374255	0.31374255	0.59045297
507	E	0.4716286	0.4716286	0.4716286	0.8875893
508	E	0.47115567	0.47115567	0.47115567	0.8866992
509	R	0.43418434	0.43418434	0.43418434	0.8171204
510	V	0.4638427	0.4638427	0.4638427	0.8729364
511	D	0.42990488	0.42990488	0.42990488	0.8090666
