## Supplementary material for "The N-Terminus of *Sophora tonkinensis* Cytochrome P450s Evolves Neutrally yet Encodes Rich Functional Information: A Protein Language Model Analysis": Dataset S1: StonChr3AG060130.1_residue_importance.csv

position	amino_acid	cosine_similarity	abs_cosine	final_score	final_score_norm
1	M	0.47874457	0.47874457	0.47874457	0.9736083
2	L	0.39360315	0.39360315	0.39360315	0.8004588
3	F	0.4171905	0.4171905	0.4171905	0.84842765
4	S	0.41384262	0.41384262	0.41384262	0.8416192
5	A	0.38545814	0.38545814	0.38545814	0.78389454
6	S	0.39858	0.39858	0.39858	0.81058013
7	A	0.3722425	0.3722425	0.3722425	0.7570183
8	T	0.39405587	0.39405587	0.39405587	0.8013795
9	D	0.4097033	0.4097033	0.4097033	0.8332012
10	A	0.35509256	0.35509256	0.35509256	0.72214097
11	H	0.39788795	0.39788795	0.39788795	0.8091727
12	G	0.39739716	0.39739716	0.39739716	0.80817455
13	L	0.39534196	0.39534196	0.39534196	0.80399495
14	A	0.37224817	0.37224817	0.37224817	0.75702983
15	E	0.39935017	0.39935017	0.39935017	0.81214637
16	Q	0.4218577	0.4218577	0.4218577	0.8579193
17	K	0.41949543	0.41949543	0.41949543	0.85311514
18	I	0.41174185	0.41174185	0.41174185	0.837347
19	M	0.43790415	0.43790415	0.43790415	0.8905524
20	G	0.4240757	0.4240757	0.4240757	0.8624299
21	G	0.43885514	0.43885514	0.43885514	0.8924864
22	L	0.4441229	0.4441229	0.4441229	0.9031993
23	G	0.44502506	0.44502506	0.44502506	0.905034
24	I	0.42704272	0.42704272	0.42704272	0.8684639
25	S	0.43848884	0.43848884	0.43848884	0.89174145
26	S	0.44722766	0.44722766	0.44722766	0.90951335
27	L	0.4530756	0.4530756	0.4530756	0.9214061
28	N	0.45139024	0.45139024	0.45139024	0.91797864
29	L	0.43186945	0.43186945	0.43186945	0.8782798
30	A	0.4235616	0.4235616	0.4235616	0.8613844
31	P	0.46430665	0.46430665	0.46430665	0.9442464
32	T	0.46487296	0.46487296	0.46487296	0.94539803
33	T	0.46247974	0.46247974	0.46247974	0.9405311
34	I	0.46675923	0.46675923	0.46675923	0.9492341
35	A	0.4497295	0.4497295	0.4497295	0.91460127
36	L	0.45388973	0.45388973	0.45388973	0.9230618
37	S	0.48337314	0.48337314	0.48337314	0.9830213
38	T	0.47171664	0.47171664	0.47171664	0.95931584
39	V	0.45681393	0.45681393	0.45681393	0.92900866
40	I	0.4499995	0.4499995	0.4499995	0.9151504
41	A	0.4420698	0.4420698	0.4420698	0.89902395
42	T	0.45612085	0.45612085	0.45612085	0.9275992
43	V	0.45031637	0.45031637	0.45031637	0.9157948
44	L	0.43945724	0.43945724	0.43945724	0.89371085
45	I	0.4515553	0.4515553	0.4515553	0.9183144
46	W	0.4619393	0.4619393	0.4619393	0.93943197
47	W	0.4664451	0.4664451	0.4664451	0.9485953
48	L	0.4316361	0.4316361	0.4316361	0.87780523
49	W	0.44945896	0.44945896	0.44945896	0.91405106
50	N	0.44456652	0.44456652	0.44456652	0.9041015
51	S	0.46518368	0.46518368	0.46518368	0.94602996
52	L	0.38386786	0.38386786	0.38386786	0.78066045
53	N	0.39922762	0.39922762	0.39922762	0.8118971
54	W	0.45617944	0.45617944	0.45617944	0.92771834
55	V	0.30959058	0.30959058	0.30959058	0.629605
56	W	0.31373474	0.31373474	0.31373474	0.63803285
57	L	0.2753073	0.2753073	0.2753073	0.55988413
58	R	0.38449556	0.38449556	0.38449556	0.781937
59	P	0.29595935	0.29595935	0.29595935	0.6018836
60	K	0.3416307	0.3416307	0.3416307	0.694764
61	R	0.3534409	0.3534409	0.3534409	0.71878207
62	I	0.3621304	0.3621304	0.3621304	0.73645365
63	E	0.36478174	0.36478174	0.36478174	0.74184555
64	R	0.399529	0.399529	0.399529	0.8125101
65	R	0.41914597	0.41914597	0.41914597	0.8524045
66	L	0.3011313	0.3011313	0.3011313	0.6124016
67	K	0.41641122	0.41641122	0.41641122	0.8468429
68	Q	0.41830063	0.41830063	0.41830063	0.8506853
69	Q	0.31762558	0.31762558	0.31762558	0.64594555
70	G	0.36606202	0.36606202	0.36606202	0.74444926
71	L	0.29783833	0.29783833	0.29783833	0.6057048
72	K	0.3601395	0.3601395	0.3601395	0.73240477
73	G	0.240359	0.240359	0.240359	0.4888108
74	N	0.27776635	0.27776635	0.27776635	0.564885
75	S	0.33090317	0.33090317	0.33090317	0.67294776
76	Y	0.25136963	0.25136963	0.25136963	0.5112028
77	R	0.25584733	0.25584733	0.25584733	0.520309
78	P	0.27237555	0.27237555	0.27237555	0.55392194
79	L	0.23094417	0.23094417	0.23094417	0.46966416
80	V	0.26246288	0.26246288	0.26246288	0.5337628
81	G	0.25028232	0.25028232	0.25028232	0.5089916
82	D	0.24258949	0.24258949	0.24258949	0.4933469
83	I	0.2957941	0.2957941	0.2957941	0.6015475
84	R	0.36343855	0.36343855	0.36343855	0.739114
85	D	0.38823056	0.38823056	0.38823056	0.7895327
86	M	0.41831067	0.41831067	0.41831067	0.85070574
87	V	0.41805637	0.41805637	0.41805637	0.85018855
88	K	0.47119096	0.47119096	0.47119096	0.95824677
89	M	0.45235884	0.45235884	0.45235884	0.91994846
90	I	0.4251118	0.4251118	0.4251118	0.864537
91	K	0.46644518	0.46644518	0.46644518	0.94859546
92	E	0.42941165	0.42941165	0.42941165	0.8732815
93	A	0.4252631	0.4252631	0.4252631	0.8648447
94	K	0.4674807	0.4674807	0.4674807	0.95070136
95	S	0.4455558	0.4455558	0.4455558	0.9061133
96	K	0.43323064	0.43323064	0.43323064	0.881048
97	P	0.45570368	0.45570368	0.45570368	0.9267508
98	M	0.453743	0.453743	0.453743	0.9227634
99	D	0.4663658	0.4663658	0.4663658	0.94843405
100	P	0.46865022	0.46865022	0.46865022	0.95307976
101	H	0.46315208	0.46315208	0.46315208	0.94189835
102	S	0.49172193	0.49172193	0.49172193	1.0
103	N	0.4560929	0.4560929	0.4560929	0.9275423
104	D	0.45325664	0.45325664	0.45325664	0.9217743
105	I	0.4196352	0.4196352	0.4196352	0.8533994
106	A	0.43163437	0.43163437	0.43163437	0.8778017
107	P	0.41918674	0.41918674	0.41918674	0.8524874
108	R	0.36085606	0.36085606	0.36085606	0.73386204
109	V	0.37649202	0.37649202	0.37649202	0.7656604
110	L	0.36323863	0.36323863	0.36323863	0.7387074
111	P	0.37935063	0.37935063	0.37935063	0.7714739
112	F	0.37786788	0.37786788	0.37786788	0.7684585
113	V	0.36826116	0.36826116	0.36826116	0.7489216
114	V	0.43398792	0.43398792	0.43398792	0.8825881
115	H	0.44121477	0.44121477	0.44121477	0.8972851
116	T	0.41431534	0.41431534	0.41431534	0.84258056
117	V	0.42265785	0.42265785	0.42265785	0.8595465
118	A	0.4373488	0.4373488	0.4373488	0.889423
119	K	0.41025904	0.41025904	0.41025904	0.8343314
120	Y	0.41420284	0.41420284	0.41420284	0.8423518
121	G	0.3770282	0.3770282	0.3770282	0.7667508
122	K	0.4223491	0.4223491	0.4223491	0.85891855
123	D	0.34578755	0.34578755	0.34578755	0.7032177
124	S	0.35602888	0.35602888	0.35602888	0.72404516
125	F	0.25748754	0.25748754	0.25748754	0.5236446
126	M	0.3071436	0.3071436	0.3071436	0.62462866
127	W	0.15624858	0.15624858	0.15624858	0.31775802
128	L	0.19437715	0.19437715	0.19437715	0.39529893
129	G	0.18511504	0.18511504	0.18511504	0.37646285
130	P	0.22381015	0.22381015	0.22381015	0.45515594
131	R	0.31961545	0.31961545	0.31961545	0.6499923
132	P	0.24982353	0.24982353	0.24982353	0.50805855
133	R	0.27245966	0.27245966	0.27245966	0.55409294
134	L	0.17808993	0.17808993	0.17808993	0.3621761
135	F	0.19238041	0.19238041	0.19238041	0.3912382
136	I	0.272296	0.272296	0.272296	0.5537602
137	M	0.23094843	0.23094843	0.23094843	0.46967283
138	D	0.22661926	0.22661926	0.22661926	0.46086872
139	P	0.24684672	0.24684672	0.24684672	0.5020047
140	D	0.36700007	0.36700007	0.36700007	0.74635696
141	K	0.2908016	0.2908016	0.2908016	0.5913944
142	I	0.2376333	0.2376333	0.2376333	0.48326766
143	K	0.30524996	0.30524996	0.30524996	0.6207776
144	E	0.31768665	0.31768665	0.31768665	0.6460697
145	M	0.22458012	0.22458012	0.22458012	0.4567218
146	A	0.19777468	0.19777468	0.19777468	0.4022084
147	N	0.17636538	0.17636538	0.17636538	0.35866892
148	K	0.26611134	0.26611134	0.26611134	0.5411826
149	V	0.19286671	0.19286671	0.19286671	0.3922272
150	Y	0.2542921	0.2542921	0.2542921	0.51714617
151	E	0.17101271	0.17101271	0.17101271	0.3477834
152	F	0.20084894	0.20084894	0.20084894	0.4084604
153	Q	0.26085058	0.26085058	0.26085058	0.5304839
154	K	0.1594746	0.1594746	0.1594746	0.32431865
155	P	0.3051496	0.3051496	0.3051496	0.6205735
156	D	0.32990566	0.32990566	0.32990566	0.6709192
157	T	0.31239045	0.31239045	0.31239045	0.63529897
158	S	0.2615508	0.2615508	0.2615508	0.531908
159	P	0.2834144	0.2834144	0.2834144	0.57637125
160	L	0.25389263	0.25389263	0.25389263	0.51633376
161	F	0.30909568	0.30909568	0.30909568	0.6285985
162	K	0.35817185	0.35817185	0.35817185	0.7284033
163	L	0.25940377	0.25940377	0.25940377	0.5275416
164	L	0.30010813	0.30010813	0.30010813	0.6103208
165	A	0.22378527	0.22378527	0.22378527	0.45510533
166	S	0.2818091	0.2818091	0.2818091	0.57310665
167	G	0.16853194	0.16853194	0.16853194	0.3427383
168	F	0.15660784	0.15660784	0.15660784	0.31848863
169	A	0.072461635	0.072461635	0.072461635	0.14736304
170	N	0.06802474	0.06802474	0.06802474	0.13833985
171	Y	0.0117942775	0.0117942775	0.0117942775	0.023985665
172	D	0.20245284	0.20245284	0.20245284	0.4117222
173	G	0.1346901	0.1346901	0.1346901	0.2739152
174	D	0.28195864	0.28195864	0.28195864	0.57341075
175	K	0.07177165	0.07177165	0.07177165	0.14595984
176	W	0.061972953	0.061972953	0.061972953	0.12603252
177	A	0.09507804	0.09507804	0.09507804	0.19335733
178	K	0.18600054	0.18600054	0.18600054	0.37826368
179	H	-0.08012992	0.08012992	0.08012992	0.1629578
180	R	0.06355396	0.06355396	0.06355396	0.12924777
181	K	0.15716073	0.15716073	0.15716073	0.319613
182	I	0.06341251	0.06341251	0.06341251	0.1289601
183	V	-0.0367363	0.0367363	0.0367363	0.0747095
184	S	-0.06938502	0.06938502	0.06938502	0.14110622
185	P	0.14943928	0.14943928	0.14943928	0.30391014
186	A	0.043474596	0.043474596	0.043474596	0.08841297
187	F	0.0041320086	0.0041320086	0.0041320086	0.008403141
188	N	0.055913802	0.055913802	0.055913802	0.11371021
189	V	0.08688299	0.08688299	0.08688299	0.17669131
190	E	0.20813285	0.20813285	0.20813285	0.42327347
191	K	0.10924277	0.10924277	0.10924277	0.2221637
192	L	0.046612058	0.046612058	0.046612058	0.09479353
193	K	0.22502609	0.22502609	0.22502609	0.45762873
194	L	0.27921364	0.27921364	0.27921364	0.5678283
195	L	0.021733632	0.021733632	0.021733632	0.04419903
196	V	0.26105464	0.26105464	0.26105464	0.5308989
197	P	0.37419903	0.37419903	0.37419903	0.76099724
198	I	0.31099978	0.31099978	0.31099978	0.63247085
199	F	0.056891434	0.056891434	0.056891434	0.11569839
200	C	0.34491447	0.34491447	0.34491447	0.7014421
201	Q	0.4173389	0.4173389	0.4173389	0.8487295
202	C	0.27507317	0.27507317	0.27507317	0.559408
203	C	0.37607175	0.37607175	0.37607175	0.76480573
204	D	0.40615338	0.40615338	0.40615338	0.82598186
205	D	0.43057308	0.43057308	0.43057308	0.87564343
206	M	0.3250486	0.3250486	0.3250486	0.6610415
207	I	0.38636452	0.38636452	0.38636452	0.7857378
208	S	0.4514901	0.4514901	0.4514901	0.9181818
209	K	0.43434587	0.43434587	0.43434587	0.88331604
210	W	0.31332728	0.31332728	0.31332728	0.63720423
211	E	0.40182346	0.40182346	0.40182346	0.8171762
212	G	0.41681	0.41681	0.41681	0.84765387
213	L	0.44497678	0.44497678	0.44497678	0.9049358
214	L	0.37766096	0.37766096	0.37766096	0.7680377
215	S	0.4248315	0.4248315	0.4248315	0.863967
216	S	0.43497074	0.43497074	0.43497074	0.8845868
217	S	0.4121719	0.4121719	0.4121719	0.8382215
218	N	0.39590284	0.39590284	0.39590284	0.8051356
219	G	0.37535766	0.37535766	0.37535766	0.7633535
220	S	0.38855803	0.38855803	0.38855803	0.7901987
221	C	0.42459282	0.42459282	0.42459282	0.8634816
222	E	0.30351976	0.30351976	0.30351976	0.61725897
223	L	0.3085	0.3085	0.3085	0.6273871
224	D	0.28898105	0.28898105	0.28898105	0.587692
225	V	0.2067012	0.2067012	0.2067012	0.420362
226	W	0.31991476	0.31991476	0.31991476	0.65060097
227	P	0.39740044	0.39740044	0.39740044	0.8081812
228	F	0.33263105	0.33263105	0.33263105	0.6764617
229	I	0.19454972	0.19454972	0.19454972	0.39564988
230	Q	0.25366783	0.25366783	0.25366783	0.5158766
231	N	0.39718792	0.39718792	0.39718792	0.80774903
232	V	0.27016532	0.27016532	0.27016532	0.54942703
233	S	0.18353271	0.18353271	0.18353271	0.37324494
234	S	0.2204021	0.2204021	0.2204021	0.44822508
235	D	0.36383173	0.36383173	0.36383173	0.7399136
236	V	0.12679696	0.12679696	0.12679696	0.25786313
237	L	0.07406485	0.07406485	0.07406485	0.15062344
238	A	0.1445064	0.1445064	0.1445064	0.2938783
239	R	0.2897407	0.2897407	0.2897407	0.5892369
240	A	0.1848449	0.1848449	0.1848449	0.37591347
241	G	0.13680385	0.13680385	0.13680385	0.27821386
242	F	0.07144754	0.07144754	0.07144754	0.14530069
243	G	0.22147797	0.22147797	0.22147797	0.45041305
244	S	0.250219	0.250219	0.250219	0.5088628
245	S	0.31360584	0.31360584	0.31360584	0.6377707
246	Y	0.23353958	0.23353958	0.23353958	0.4749424
247	E	0.3777035	0.3777035	0.3777035	0.76812416
248	E	0.37228715	0.37228715	0.37228715	0.7571091
249	G	0.26752323	0.26752323	0.26752323	0.5440539
250	R	0.38199484	0.38199484	0.38199484	0.77685136
251	G	0.43586612	0.43586612	0.43586612	0.88640773
252	V	0.31772316	0.31772316	0.31772316	0.646144
253	F	0.2546805	0.2546805	0.2546805	0.51793605
254	E	0.39333647	0.39333647	0.39333647	0.7999165
255	L	0.31314287	0.31314287	0.31314287	0.63682914
256	Q	0.2079761	0.2079761	0.2079761	0.4229547
257	R	0.3509851	0.3509851	0.3509851	0.7137878
258	E	0.40305546	0.40305546	0.40305546	0.8196817
259	M	0.3341362	0.3341362	0.3341362	0.67952263
260	L	0.31359038	0.31359038	0.31359038	0.63773924
261	Q	0.42692444	0.42692444	0.42692444	0.8682233
262	L	0.4022769	0.4022769	0.4022769	0.81809837
263	T	0.37303367	0.37303367	0.37303367	0.7586273
264	M	0.38758618	0.38758618	0.38758618	0.78822225
265	T	0.41596314	0.41596314	0.41596314	0.84593165
266	L	0.3819736	0.3819736	0.3819736	0.77680814
267	F	0.3855442	0.3855442	0.3855442	0.7840696
268	R	0.38518682	0.38518682	0.38518682	0.7833428
269	F	0.41646877	0.41646877	0.41646877	0.84695995
270	A	0.3641968	0.3641968	0.3641968	0.740656
271	F	0.37085357	0.37085357	0.37085357	0.75419366
272	I	0.28565595	0.28565595	0.28565595	0.5809299
273	P	0.24220814	0.24220814	0.24220814	0.49257135
274	G	0.24851617	0.24851617	0.24851617	0.5053998
275	Y	0.34692985	0.34692985	0.34692985	0.7055407
276	R	0.3636013	0.3636013	0.3636013	0.739445
277	F	0.31926852	0.31926852	0.31926852	0.64928675
278	L	0.21207872	0.21207872	0.21207872	0.43129808
279	P	0.28366807	0.28366807	0.28366807	0.5768872
280	T	0.23622645	0.23622645	0.23622645	0.48040658
281	Y	0.3409269	0.3409269	0.3409269	0.6933327
282	T	0.33401194	0.33401194	0.33401194	0.67926997
283	N	0.23348258	0.23348258	0.23348258	0.47482646
284	R	0.31660402	0.31660402	0.31660402	0.643868
285	R	0.36439002	0.36439002	0.36439002	0.74104893
286	M	0.35473827	0.35473827	0.35473827	0.72142047
287	K	0.35728773	0.35728773	0.35728773	0.72660524
288	A	0.3748052	0.3748052	0.3748052	0.76223004
289	I	0.30288616	0.30288616	0.30288616	0.61597043
290	D	0.38783434	0.38783434	0.38783434	0.788727
291	R	0.3813723	0.3813723	0.3813723	0.7755853
292	E	0.39846352	0.39846352	0.39846352	0.8103432
293	I	0.32277003	0.32277003	0.32277003	0.65640765
294	R	0.38008475	0.38008475	0.38008475	0.77296686
295	A	0.38626435	0.38626435	0.38626435	0.78553414
296	S	0.43874905	0.43874905	0.43874905	0.8922706
297	L	0.32585552	0.32585552	0.32585552	0.66268253
298	M	0.41988343	0.41988343	0.41988343	0.85390425
299	G	0.42558536	0.42558536	0.42558536	0.86550003
300	I	0.3480968	0.3480968	0.3480968	0.7079139
301	I	0.37410194	0.37410194	0.37410194	0.76079977
302	N	0.42493293	0.42493293	0.42493293	0.86417323
303	R	0.43434513	0.43434513	0.43434513	0.88331455
304	R	0.3102552	0.3102552	0.3102552	0.6309566
305	L	0.44548255	0.44548255	0.44548255	0.9059644
306	K	0.42305037	0.42305037	0.42305037	0.86034477
307	A	0.36634767	0.36634767	0.36634767	0.74503016
308	L	0.3884435	0.3884435	0.3884435	0.7899658
309	K	0.4137471	0.4137471	0.4137471	0.84142494
310	A	0.34728873	0.34728873	0.34728873	0.7062706
311	G	0.3966968	0.3966968	0.3966968	0.8067503
312	E	0.34188345	0.34188345	0.34188345	0.69527805
313	P	0.42706227	0.42706227	0.42706227	0.86850363
314	T	0.41917688	0.41917688	0.41917688	0.8524673
315	N	0.40951785	0.40951785	0.40951785	0.83282405
316	N	0.37912107	0.37912107	0.37912107	0.77100706
317	D	0.22304861	0.22304861	0.22304861	0.4536072
318	L	0.13834728	0.13834728	0.13834728	0.28135267
319	L	0.14463264	0.14463264	0.14463264	0.294135
320	G	0.29633814	0.29633814	0.29633814	0.6026539
321	I	0.32039994	0.32039994	0.32039994	0.65158767
322	L	0.26856637	0.26856637	0.26856637	0.5461753
323	L	0.38687858	0.38687858	0.38687858	0.7867833
324	E	0.4392187	0.4392187	0.4392187	0.8932258
325	S	0.4498215	0.4498215	0.4498215	0.91478837
326	N	0.48585764	0.48585764	0.48585764	0.98807395
327	Y	0.4686608	0.4686608	0.4686608	0.9531013
328	R	0.46090278	0.46090278	0.46090278	0.93732405
329	E	0.45414338	0.45414338	0.45414338	0.9235776
330	S	0.43000188	0.43000188	0.43000188	0.8744818
331	E	0.4402652	0.4402652	0.4402652	0.89535403
332	K	0.4432846	0.4432846	0.4432846	0.9014945
333	N	0.43626717	0.43626717	0.43626717	0.8872233
334	N	0.43330532	0.43330532	0.43330532	0.8811999
335	G	0.43920487	0.43920487	0.43920487	0.89319766
336	G	0.4647668	0.4647668	0.4647668	0.94518214
337	G	0.45020127	0.45020127	0.45020127	0.9155607
338	M	0.39641055	0.39641055	0.39641055	0.80616814
339	S	0.45618084	0.45618084	0.45618084	0.92772114
340	L	0.4317724	0.4317724	0.4317724	0.87808245
341	R	0.42514148	0.42514148	0.42514148	0.8645974
342	D	0.3583835	0.3583835	0.3583835	0.7288337
343	V	0.37123218	0.37123218	0.37123218	0.75496364
344	V	0.36505726	0.36505726	0.36505726	0.7424059
345	E	0.22802268	0.22802268	0.22802268	0.46372283
346	E	0.11560198	0.11560198	0.11560198	0.23509625
347	V	0.19724524	0.19724524	0.19724524	0.40113166
348	K	0.073611975	0.073611975	0.073611975	0.14970244
349	L	0.01830992	0.01830992	0.01830992	0.03723633
350	F	0.14514393	0.14514393	0.14514393	0.2951748
351	Y	0.11629005	0.11629005	0.11629005	0.23649555
352	L	0.067217596	0.067217596	0.067217596	0.1366984
353	A	0.10946664	0.10946664	0.10946664	0.222619
354	G	0.18180552	0.18180552	0.18180552	0.36973238
355	Q	0.09440853	0.09440853	0.09440853	0.19199577
356	E	0.20705456	0.20705456	0.20705456	0.4210806
357	A	0.0772285	0.0772285	0.0772285	0.15705727
358	N	0.17790788	0.17790788	0.17790788	0.3618059
359	A	0.16121608	0.16121608	0.16121608	0.32786027
360	E	0.089581534	0.089581534	0.089581534	0.18217926
361	L	0.11723051	0.11723051	0.11723051	0.23840815
362	L	0.17632493	0.17632493	0.17632493	0.35858667
363	V	0.16857085	0.16857085	0.16857085	0.34281743
364	W	0.015616447	0.015616447	0.015616447	0.031758696
365	T	0.13809839	0.13809839	0.13809839	0.2808465
366	M	0.13002299	0.13002299	0.13002299	0.26442382
367	L	0.14619079	0.14619079	0.14619079	0.2973038
368	L	0.16435936	0.16435936	0.16435936	0.33425266
369	L	0.15738864	0.15738864	0.15738864	0.32007653
370	S	0.14496051	0.14496051	0.14496051	0.2948018
371	K	0.30415356	0.30415356	0.30415356	0.6185479
372	H	0.24680124	0.24680124	0.24680124	0.50191224
373	L	0.32938907	0.32938907	0.32938907	0.6698686
374	D	0.36792332	0.36792332	0.36792332	0.7482345
375	W	0.24728432	0.24728432	0.24728432	0.50289464
376	Q	0.08137406	0.08137406	0.08137406	0.16548796
377	A	0.40423372	0.40423372	0.40423372	0.8220779
378	K	0.44360775	0.44360775	0.44360775	0.90215164
379	A	0.21918128	0.21918128	0.21918128	0.44574234
380	R	0.25143662	0.25143662	0.25143662	0.51133907
381	E	0.4248176	0.4248176	0.4248176	0.8639387
382	E	0.31022942	0.31022942	0.31022942	0.6309042
383	V	0.20195585	0.20195585	0.20195585	0.4107115
384	F	0.35234785	0.35234785	0.35234785	0.7165592
385	K	0.45304045	0.45304045	0.45304045	0.9213346
386	V	0.35064846	0.35064846	0.35064846	0.7131032
387	F	0.28629187	0.28629187	0.28629187	0.5822231
388	G	0.36683708	0.36683708	0.36683708	0.7460255
389	N	0.3831603	0.3831603	0.3831603	0.7792215
390	E	0.36874756	0.36874756	0.36874756	0.7499108
391	K	0.4063749	0.4063749	0.4063749	0.82643235
392	P	0.36684862	0.36684862	0.36684862	0.7460489
393	D	0.39553213	0.39553213	0.39553213	0.8043817
394	Y	0.2869027	0.2869027	0.2869027	0.58346534
395	D	0.38890404	0.38890404	0.38890404	0.7909024
396	K	0.28763443	0.28763443	0.28763443	0.5849534
397	L	0.25868014	0.25868014	0.25868014	0.52606994
398	G	0.36423078	0.36423078	0.36423078	0.7407251
399	Q	0.36681646	0.36681646	0.36681646	0.74598354
400	L	0.23090152	0.23090152	0.23090152	0.46957743
401	K	0.3130852	0.3130852	0.3130852	0.6367119
402	I	0.1540357	0.1540357	0.1540357	0.31325775
403	V	0.096434265	0.096434265	0.096434265	0.19611545
404	S	0.28080654	0.28080654	0.28080654	0.57106775
405	M	0.15009642	0.15009642	0.15009642	0.30524653
406	I	0.14694309	0.14694309	0.14694309	0.29883373
407	L	0.0898102	0.0898102	0.0898102	0.18264428
408	Q	0.119484134	0.119484134	0.119484134	0.24299127
409	E	0.029527744	0.029527744	0.029527744	0.06004968
410	S	0.051130705	0.051130705	0.051130705	0.10398296
411	L	-0.01516608	0.01516608	0.01516608	0.030842798
412	R	0.07096356	0.07096356	0.07096356	0.14431645
413	L	0.008320711	0.008320711	0.008320711	0.016921578
414	Y	0.04002965	0.04002965	0.04002965	0.081407085
415	P	0.07863993	0.07863993	0.07863993	0.15992765
416	P	0.060566377	0.060566377	0.060566377	0.12317201
417	V	0.019082163	0.019082163	0.019082163	0.038806815
418	V	0.06563925	0.06563925	0.06563925	0.13348855
419	M	0.06414363	0.06414363	0.06414363	0.13044696
420	F	0.061253246	0.061253246	0.061253246	0.12456887
421	A	0.1203169	0.1203169	0.1203169	0.24468485
422	R	0.031543426	0.031543426	0.031543426	0.06414891
423	Y	0.21066299	0.21066299	0.21066299	0.42841893
424	L	0.07019589	0.07019589	0.07019589	0.14275526
425	R	0.123574086	0.123574086	0.123574086	0.2513089
426	K	0.2698517	0.2698517	0.2698517	0.54878926
427	D	0.30805513	0.30805513	0.30805513	0.6264824
428	T	0.1599619	0.1599619	0.1599619	0.32530966
429	K	0.3333546	0.3333546	0.3333546	0.67793316
430	L	0.21034852	0.21034852	0.21034852	0.4277794
431	G	0.22203997	0.22203997	0.22203997	0.45155597
432	D	0.3050596	0.3050596	0.3050596	0.6203905
433	L	0.23489912	0.23489912	0.23489912	0.47770724
434	T	0.3627199	0.3627199	0.3627199	0.7376525
435	I	0.2238197	0.2238197	0.2238197	0.45517534
436	P	0.2023266	0.2023266	0.2023266	0.41146547
437	A	0.13160317	0.13160317	0.13160317	0.26763737
438	G	0.17263706	0.17263706	0.17263706	0.35108677
439	V	0.108103745	0.108103745	0.108103745	0.2198473
440	E	0.2456657	0.2456657	0.2456657	0.49960288
441	L	0.16942394	0.16942394	0.16942394	0.34455234
442	I	0.19676627	0.19676627	0.19676627	0.4001576
443	V	0.16966723	0.16966723	0.16966723	0.34504712
444	P	0.16795024	0.16795024	0.16795024	0.34155533
445	V	0.08934253	0.08934253	0.08934253	0.1816932
446	S	0.23107114	0.23107114	0.23107114	0.4699224
447	M	0.19213888	0.19213888	0.19213888	0.390747
448	L	0.13754977	0.13754977	0.13754977	0.2797308
449	H	-0.03236061	0.03236061	0.03236061	0.06581079
450	Q	0.29189527	0.29189527	0.29189527	0.5936186
451	D	0.21372294	0.21372294	0.21372294	0.43464187
452	K	0.26200232	0.26200232	0.26200232	0.5328262
453	E	0.31487957	0.31487957	0.31487957	0.6403611
454	F	0.21481243	0.21481243	0.21481243	0.43685752
455	W	0.03372806	0.03372806	0.03372806	0.068591736
456	G	0.12395717	0.12395717	0.12395717	0.25208795
457	D	0.2614502	0.2614502	0.2614502	0.53170335
458	D	0.20430556	0.20430556	0.20430556	0.41549003
459	A	0.047741406	0.047741406	0.047741406	0.09709025
460	R	0.3341911	0.3341911	0.3341911	0.67963433
461	E	0.22266607	0.22266607	0.22266607	0.45282924
462	F	0.07425047	0.07425047	0.07425047	0.15100093
463	K	0.20516965	0.20516965	0.20516965	0.4172473
464	P	0.026363585	0.026363585	0.026363585	0.053614825
465	E	0.15212052	0.15212052	0.15212052	0.3093629
466	R	0.10699294	0.10699294	0.10699294	0.2175883
467	F	0.020254184	0.020254184	0.020254184	0.04119032
468	S	0.28852668	0.28852668	0.28852668	0.586768
469	E	0.28637466	0.28637466	0.28637466	0.5823915
470	G	0.28848344	0.28848344	0.28848344	0.58668005
471	V	0.27717814	0.27717814	0.27717814	0.5636888
472	S	0.35629022	0.35629022	0.35629022	0.72457665
473	K	0.38242787	0.38242787	0.38242787	0.777732
474	A	0.29816374	0.29816374	0.29816374	0.6063666
475	T	0.3729807	0.3729807	0.3729807	0.7585196
476	K	0.38063723	0.38063723	0.38063723	0.7740904
477	G	0.37662292	0.37662292	0.37662292	0.7659266
478	K	0.40033406	0.40033406	0.40033406	0.81414723
479	V	0.26159775	0.26159775	0.26159775	0.5320034
480	S	0.29749167	0.29749167	0.29749167	0.6049998
481	Y	0.19559067	0.19559067	0.19559067	0.39776683
482	M	0.16249861	0.16249861	0.16249861	0.3304685
483	P	0.13989085	0.13989085	0.13989085	0.28449178
484	F	0.07842736	0.07842736	0.07842736	0.15949535
485	G	-0.01840434	0.01840434	0.01840434	0.03742835
486	W	0.0635625	0.0635625	0.0635625	0.12926513
487	G	0.12600337	0.12600337	0.12600337	0.25624925
488	P	0.046532292	0.046532292	0.046532292	0.094631314
489	R	0.046735972	0.046735972	0.046735972	0.09504553
490	L	0.0007443232	0.0007443232	0.0007443232	0.0015137076
491	C	0.09630824	0.09630824	0.09630824	0.19585915
492	I	-0.098624654	0.098624654	0.098624654	0.20056997
493	G	0.09292598	0.09292598	0.09292598	0.18898076
494	Q	0.002368376	0.002368376	0.002368376	0.0048164944
495	N	0.14514133	0.14514133	0.14514133	0.29516953
496	F	0.09357726	0.09357726	0.09357726	0.19030523
497	G	0.03411066	0.03411066	0.03411066	0.06936982
498	L	0.1344001	0.1344001	0.1344001	0.2733254
499	L	0.115351655	0.115351655	0.115351655	0.23458716
500	E	0.0796218	0.0796218	0.0796218	0.16192444
501	A	0.033815384	0.033815384	0.033815384	0.06876932
502	K	0.1439975	0.1439975	0.1439975	0.29284337
503	I	0.23272878	0.23272878	0.23272878	0.47329348
504	A	0.12018614	0.12018614	0.12018614	0.24441892
505	L	0.21214244	0.21214244	0.21214244	0.43142766
506	S	0.25903437	0.25903437	0.25903437	0.5267903
507	M	0.34682631	0.34682631	0.34682631	0.7053302
508	I	0.267735	0.267735	0.267735	0.54448456
509	L	0.20337376	0.20337376	0.20337376	0.41359505
510	R	0.30821675	0.30821675	0.30821675	0.6268111
511	R	0.38919505	0.38919505	0.38919505	0.7914942
512	F	0.2832932	0.2832932	0.2832932	0.5761248
513	S	0.34693477	0.34693477	0.34693477	0.70555073
514	F	0.15647313	0.15647313	0.15647313	0.31821465
515	E	0.3194619	0.3194619	0.3194619	0.64968
516	L	0.15047948	0.15047948	0.15047948	0.30602556
517	S	0.09379602	0.09379602	0.09379602	0.19075014
518	P	0.29809853	0.29809853	0.29809853	0.60623395
519	S	0.22644426	0.22644426	0.22644426	0.46051285
520	Y	0.07319573	0.07319573	0.07319573	0.14885594
521	A	0.2660235	0.2660235	0.2660235	0.5410039
522	H	0.027360588	0.027360588	0.027360588	0.0556424
523	A	0.19950254	0.19950254	0.19950254	0.4057223
524	P	0.16366847	0.16366847	0.16366847	0.3328476
525	S	0.28292114	0.28292114	0.28292114	0.57536817
526	F	0.17362517	0.17362517	0.17362517	0.35309625
527	I	0.14119944	0.14119944	0.14119944	0.28715304
528	I	0.123959735	0.123959735	0.123959735	0.25209317
529	T	0.060720365	0.060720365	0.060720365	0.12348517
530	L	0.11117417	0.11117417	0.11117417	0.22609155
531	Q	0.19788505	0.19788505	0.19788505	0.40243283
532	P	0.12246835	0.12246835	0.12246835	0.24906018
533	E	0.16167693	0.16167693	0.16167693	0.3287975
534	R	0.17366199	0.17366199	0.17366199	0.35317114
535	G	0.23517144	0.23517144	0.23517144	0.47826102
536	A	0.04312625	0.04312625	0.04312625	0.087704554
537	H	0.22965425	0.22965425	0.22965425	0.4670409
538	L	0.10219023	0.10219023	0.10219023	0.20782118
539	I	0.2870707	0.2870707	0.2870707	0.583807
540	L	0.2732926	0.2732926	0.2732926	0.5557869
541	H	0.39745525	0.39745525	0.39745525	0.8082927
542	K	0.40605178	0.40605178	0.40605178	0.8257752
543	L	0.37203878	0.37203878	0.37203878	0.756604
