## Supplementary material for "The N-Terminus of *Sophora tonkinensis* Cytochrome P450s Evolves Neutrally yet Encodes Rich Functional Information: A Protein Language Model Analysis": Dataset S1: StonChr3AG061670.1_residue_importance.csv

position	amino_acid	cosine_similarity	abs_cosine	final_score	final_score_norm
1	M	0.44208643	0.44208643	0.44208643	0.8667556
2	E	0.43343905	0.43343905	0.43343905	0.84980154
3	T	0.45996803	0.45996803	0.45996803	0.90181434
4	W	0.48869932	0.48869932	0.48869932	0.95814496
5	F	0.4780305	0.4780305	0.4780305	0.93722767
6	I	0.50164115	0.50164115	0.50164115	0.9835187
7	I	0.5100474	0.5100474	0.5100474	1.0
8	I	0.502456	0.502456	0.502456	0.98511636
9	I	0.4951401	0.4951401	0.4951401	0.97077274
10	L	0.48812142	0.48812142	0.48812142	0.95701194
11	C	0.5085798	0.5085798	0.5085798	0.99712265
12	L	0.47137204	0.47137204	0.47137204	0.92417306
13	C	0.50280154	0.50280154	0.50280154	0.98579377
14	L	0.48402822	0.48402822	0.48402822	0.94898677
15	S	0.48034188	0.48034188	0.48034188	0.94175935
16	I	0.48087972	0.48087972	0.48087972	0.9428138
17	I	0.48425788	0.48425788	0.48425788	0.949437
18	L	0.47514382	0.47514382	0.47514382	0.931568
19	K	0.49292982	0.49292982	0.49292982	0.96643925
20	T	0.48667103	0.48667103	0.48667103	0.95416826
21	I	0.47669622	0.47669622	0.47669622	0.9346117
22	G	0.47923505	0.47923505	0.47923505	0.9395893
23	N	0.4642788	0.4642788	0.4642788	0.910266
24	L	0.4461449	0.4461449	0.4461449	0.8747127
25	L	0.43652025	0.43652025	0.43652025	0.85584253
26	F	0.43344057	0.43344057	0.43344057	0.8498045
27	P	0.4505714	0.4505714	0.4505714	0.88339126
28	H	0.46532178	0.46532178	0.46532178	0.9123109
29	S	0.4138836	0.4138836	0.4138836	0.8114611
30	P	0.37187424	0.37187424	0.37187424	0.7290974
31	L	0.28471467	0.28471467	0.28471467	0.5582122
32	P	0.2370304	0.2370304	0.2370304	0.46472234
33	P	0.2855518	0.2855518	0.2855518	0.55985343
34	G	0.23792827	0.23792827	0.23792827	0.4664827
35	P	0.22644715	0.22644715	0.22644715	0.44397277
36	I	0.3186322	0.3186322	0.3186322	0.624711
37	K	0.3291479	0.3291479	0.3291479	0.6453281
38	V	0.24132125	0.24132125	0.24132125	0.47313496
39	P	0.3186658	0.3186658	0.3186658	0.62477684
40	I	0.23398513	0.23398513	0.23398513	0.45875174
41	I	0.19216351	0.19216351	0.19216351	0.3767562
42	G	0.28757298	0.28757298	0.28757298	0.5638162
43	S	0.30096313	0.30096313	0.30096313	0.590069
44	F	0.35408548	0.35408548	0.35408548	0.6942208
45	T	0.35328323	0.35328323	0.35328323	0.6926479
46	L	0.3887963	0.3887963	0.3887963	0.76227486
47	L	0.42883778	0.42883778	0.42883778	0.84078026
48	Q	0.38588354	0.38588354	0.38588354	0.75656414
49	Q	0.43279907	0.43279907	0.43279907	0.8485468
50	Y	0.46530673	0.46530673	0.46530673	0.9122814
51	N	0.44132063	0.44132063	0.44132063	0.86525416
52	K	0.45022583	0.45022583	0.45022583	0.88271374
53	D	0.4041867	0.4041867	0.4041867	0.7924493
54	P	0.4087651	0.4087651	0.4087651	0.80142576
55	K	0.3408198	0.3408198	0.3408198	0.66821206
56	T	0.39613613	0.39613613	0.39613613	0.7766654
57	L	0.4538431	0.4538431	0.4538431	0.88980573
58	L	0.33283466	0.33283466	0.33283466	0.65255636
59	Q	0.42297488	0.42297488	0.42297488	0.8292855
60	N	0.4396796	0.4396796	0.4396796	0.86203676
61	L	0.38100702	0.38100702	0.38100702	0.7470032
62	H	0.16022967	0.16022967	0.16022967	0.31414664
63	A	0.39647242	0.39647242	0.39647242	0.7773247
64	K	0.37185335	0.37185335	0.37185335	0.7290565
65	Y	0.29446062	0.29446062	0.29446062	0.57732016
66	G	0.17301351	0.17301351	0.17301351	0.33921066
67	P	0.27596942	0.27596942	0.27596942	0.5410662
68	I	0.096397035	0.096397035	0.096397035	0.18899624
69	F	-0.022635015	0.022635015	0.022635015	0.04437826
70	T	0.12086313	0.12086313	0.12086313	0.23696452
71	L	0.20770052	0.20770052	0.20770052	0.4072181
72	Q	0.28105962	0.28105962	0.28105962	0.55104613
73	M	0.1743382	0.1743382	0.1743382	0.34180787
74	G	0.16712537	0.16712537	0.16712537	0.32766637
75	S	0.23910181	0.23910181	0.23910181	0.46878353
76	Q	0.26099193	0.26099193	0.26099193	0.51170135
77	T	0.34439617	0.34439617	0.34439617	0.6752239
78	D	0.19763924	0.19763924	0.19763924	0.38749194
79	I	0.050107382	0.050107382	0.050107382	0.098240644
80	F	0.05646125	0.05646125	0.05646125	0.110698044
81	I	0.08767095	0.08767095	0.08767095	0.17188786
82	A	0.03408659	0.03408659	0.03408659	0.06683024
83	N	0.18600418	0.18600418	0.18600418	0.3646802
84	R	0.0619487	0.0619487	0.0619487	0.12145676
85	F	0.33441883	0.33441883	0.33441883	0.6556623
86	L	0.17037112	0.17037112	0.17037112	0.33402997
87	A	-0.02004447	0.02004447	0.02004447	0.03929923
88	H	0.058027063	0.058027063	0.058027063	0.11376799
89	Q	0.28453425	0.28453425	0.28453425	0.55785847
90	A	-0.047573064	0.047573064	0.047573064	0.09327185
91	L	-0.14298646	0.14298646	0.14298646	0.28033957
92	I	-0.15358071	0.15358071	0.15358071	0.30111068
93	Q	0.008654223	0.008654223	0.008654223	0.016967488
94	N	-0.07307231	0.07307231	0.07307231	0.14326572
95	G	-0.11251556	0.11251556	0.11251556	0.22059825
96	T	0.059494406	0.059494406	0.059494406	0.11664486
97	I	-0.089011975	0.089011975	0.089011975	0.17451707
98	F	-0.052173913	0.052173913	0.052173913	0.102292284
99	A	-0.08811584	0.08811584	0.08811584	0.17276011
100	D	0.050407488	0.050407488	0.050407488	0.09882903
101	R	-0.062641226	0.062641226	0.062641226	0.12281452
102	P	0.13955744	0.13955744	0.13955744	0.2736166
103	K	0.26072788	0.26072788	0.26072788	0.5111837
104	A	0.20197187	0.20197187	0.20197187	0.3959865
105	L	0.16040085	0.16040085	0.16040085	0.31448227
106	P	0.224929	0.224929	0.224929	0.4409963
107	T	0.2023047	0.2023047	0.2023047	0.39663905
108	K	0.28032053	0.28032053	0.28032053	0.549597
109	K	0.271365	0.271365	0.271365	0.5320388
110	I	0.1768244	0.1768244	0.1768244	0.3466823
111	I	0.19518101	0.19518101	0.19518101	0.3826723
112	S	0.11850537	0.11850537	0.11850537	0.2323419
113	S	0.10763247	0.10763247	0.10763247	0.21102446
114	N	0.21381998	0.21381998	0.21381998	0.41921592
115	Q	0.23231857	0.23231857	0.23231857	0.4554843
116	H	0.11761011	0.11761011	0.11761011	0.23058665
117	D	-0.08707269	0.08707269	0.08707269	0.17071491
118	I	-0.02615908	0.02615908	0.02615908	0.05128755
119	L	-0.013734171	0.013734171	0.013734171	0.026927246
120	F	-0.016576484	0.016576484	0.016576484	0.03249989
121	S	-0.04007833	0.04007833	0.04007833	0.07857766
122	F	0.09190995	0.09190995	0.09190995	0.18019885
123	Y	-0.0006308646	0.0006308646	0.0006308646	0.0012368745
124	G	0.0014696508	0.0014696508	0.0014696508	0.0028814005
125	P	0.08858318	0.08858318	0.08858318	0.17367637
126	I	0.07019131	0.07019131	0.07019131	0.13761723
127	W	-0.06798742	0.06798742	0.06798742	0.13329628
128	R	0.008651499	0.008651499	0.008651499	0.016962146
129	L	0.12366588	0.12366588	0.12366588	0.2424596
130	L	-0.011395494	0.011395494	0.011395494	0.022342032
131	R	-0.11610364	0.11610364	0.11610364	0.22763306
132	R	0.07221376	0.07221376	0.07221376	0.14158246
133	N	-0.11514722	0.11514722	0.11514722	0.22575788
134	L	-0.081160724	0.081160724	0.081160724	0.1591239
135	T	-0.05156248	0.05156248	0.05156248	0.101093516
136	S	0.09868965	0.09868965	0.09868965	0.19349115
137	R	0.13559431	0.13559431	0.13559431	0.2658465
138	I	-0.020083591	0.020083591	0.020083591	0.039375935
139	L	-0.07813484	0.07813484	0.07813484	0.15319134
140	H	-0.07548118	0.07548118	0.07548118	0.14798856
141	P	0.056516126	0.056516126	0.056516126	0.11080564
142	S	0.13336904	0.13336904	0.13336904	0.26148364
143	Q	0.10259982	0.10259982	0.10259982	0.20115744
144	V	0.05009847	0.05009847	0.05009847	0.09822317
145	K	0.25618133	0.25618133	0.25618133	0.5022697
146	S	0.2416579	0.2416579	0.2416579	0.473795
147	Y	0.093094684	0.093094684	0.093094684	0.18252164
148	A	0.16351217	0.16351217	0.16351217	0.32058233
149	H	0.2932379	0.2932379	0.2932379	0.57492286
150	A	0.20550594	0.20550594	0.20550594	0.4029154
151	R	-0.013538287	0.013538287	0.013538287	0.026543194
152	K	0.32277793	0.32277793	0.32277793	0.6328391
153	W	0.35995167	0.35995167	0.35995167	0.70572203
154	V	0.08654789	0.08654789	0.08654789	0.16968597
155	L	0.23123407	0.23123407	0.23123407	0.45335802
156	H	0.35739943	0.35739943	0.35739943	0.7007181
157	M	0.25976956	0.25976956	0.25976956	0.50930476
158	L	0.15453625	0.15453625	0.15453625	0.30298412
159	L	0.34390172	0.34390172	0.34390172	0.6742545
160	E	0.41257313	0.41257313	0.41257313	0.8088918
161	R	0.32522157	0.32522157	0.32522157	0.6376301
162	L	0.2695651	0.2695651	0.2695651	0.5285099
163	K	0.426788	0.426788	0.426788	0.8367615
164	C	0.4359113	0.4359113	0.4359113	0.85464865
165	D	0.31031603	0.31031603	0.31031603	0.6084063
166	I	0.34785444	0.34785444	0.34785444	0.68200415
167	D	0.41039923	0.41039923	0.41039923	0.8046296
168	A	0.3422828	0.3422828	0.3422828	0.6710804
169	S	0.38350922	0.38350922	0.38350922	0.751909
170	N	0.3711754	0.3711754	0.3711754	0.7277273
171	P	0.37807837	0.37807837	0.37807837	0.7412613
172	T	0.29278764	0.29278764	0.29278764	0.5740401
173	S	0.2795695	0.2795695	0.2795695	0.5481246
174	L	0.19497502	0.19497502	0.19497502	0.38226846
175	I	0.24667218	0.24667218	0.24667218	0.483626
176	A	0.3366825	0.3366825	0.3366825	0.66010046
177	H	0.30704904	0.30704904	0.30704904	0.602001
178	F	0.11678278	0.11678278	0.11678278	0.22896457
179	Q	0.18372321	0.18372321	0.18372321	0.36020812
180	Y	0.29360306	0.29360306	0.29360306	0.57563883
181	A	0.19525959	0.19525959	0.19525959	0.38282636
182	M	0.017399652	0.017399652	0.017399652	0.034113795
183	F	0.14072199	0.14072199	0.14072199	0.27589986
184	C	0.18554755	0.18554755	0.18554755	0.3637849
185	L	0.05626906	0.05626906	0.05626906	0.110321246
186	L	-0.07169242	0.07169242	0.07169242	0.14056031
187	V	0.09527213	0.09527213	0.09527213	0.18679075
188	F	0.12037706	0.12037706	0.12037706	0.23601152
189	M	-0.054120753	0.054120753	0.054120753	0.10610927
190	C	-0.023378452	0.023378452	0.023378452	0.045835845
191	L	0.039915487	0.039915487	0.039915487	0.07825839
192	G	0.055029556	0.055029556	0.055029556	0.10789107
193	D	0.17930171	0.17930171	0.17930171	0.3515393
194	K	0.19900216	0.19900216	0.19900216	0.39016408
195	L	0.15480597	0.15480597	0.15480597	0.30351293
196	D	0.31912422	0.31912422	0.31912422	0.6256756
197	E	0.27493647	0.27493647	0.27493647	0.53904104
198	K	0.39503977	0.39503977	0.39503977	0.7745158
199	Q	0.28408083	0.28408083	0.28408083	0.5569695
200	I	0.22145648	0.22145648	0.22145648	0.43418807
201	R	0.35556465	0.35556465	0.35556465	0.69712085
202	E	0.36953285	0.36953285	0.36953285	0.7245069
203	I	0.12918355	0.12918355	0.12918355	0.25327754
204	E	0.1861991	0.1861991	0.1861991	0.36506236
205	D	0.40500236	0.40500236	0.40500236	0.7940485
206	S	0.2995839	0.2995839	0.2995839	0.58736485
207	Q	0.05847207	0.05847207	0.05847207	0.11464047
208	R	0.253464	0.253464	0.253464	0.4969421
209	G	0.405094	0.405094	0.405094	0.7942282
210	M	0.20447668	0.20447668	0.20447668	0.40089744
211	L	0.19784983	0.19784983	0.19784983	0.3879048
212	L	0.3259051	0.3259051	0.3259051	0.63897026
213	S	0.33500794	0.33500794	0.33500794	0.6568173
214	F	0.2715189	0.2715189	0.2715189	0.5323405
215	A	0.22288454	0.22288454	0.22288454	0.4369879
216	R	0.28828079	0.28828079	0.28828079	0.56520396
217	Y	0.31810668	0.31810668	0.31810668	0.62368065
218	N	0.21909834	0.21909834	0.21909834	0.42956468
219	V	0.25235656	0.25235656	0.25235656	0.49477082
220	L	0.2966705	0.2966705	0.2966705	0.5816528
221	N	0.17176533	0.17176533	0.17176533	0.33676347
222	F	0.30347243	0.30347243	0.30347243	0.5949887
223	W	0.26416442	0.26416442	0.26416442	0.5179213
224	P	0.21563396	0.21563396	0.21563396	0.4227724
225	P	0.28004414	0.28004414	0.28004414	0.54905516
226	I	0.314538	0.314538	0.314538	0.6166839
227	T	0.3244836	0.3244836	0.3244836	0.63618326
228	R	0.3439766	0.3439766	0.3439766	0.6744012
229	I	0.2741321	0.2741321	0.2741321	0.537464
230	L	0.29316133	0.29316133	0.29316133	0.5747728
231	F	0.29523408	0.29523408	0.29523408	0.5788366
232	W	0.30592558	0.30592558	0.30592558	0.5997984
233	K	0.34034044	0.34034044	0.34034044	0.6672722
234	R	0.32061613	0.32061613	0.32061613	0.62860066
235	W	0.333628	0.333628	0.333628	0.6541118
236	K	0.3443944	0.3443944	0.3443944	0.6752204
237	E	0.35799986	0.35799986	0.35799986	0.7018953
238	F	0.27805865	0.27805865	0.27805865	0.5451624
239	L	0.33468044	0.33468044	0.33468044	0.6561752
240	Q	0.375771	0.375771	0.375771	0.73673743
241	L	0.27081063	0.27081063	0.27081063	0.5309519
242	R	0.18839647	0.18839647	0.18839647	0.36937052
243	K	0.3822342	0.3822342	0.3822342	0.7494092
244	D	0.39482397	0.39482397	0.39482397	0.77409273
245	Q	0.17438194	0.17438194	0.17438194	0.3418936
246	E	0.3129245	0.3129245	0.3129245	0.61352044
247	A	0.35639456	0.35639456	0.35639456	0.69874793
248	V	0.29070157	0.29070157	0.29070157	0.5699501
249	L	0.15418357	0.15418357	0.15418357	0.30229264
250	I	0.31996867	0.31996867	0.31996867	0.62733126
251	P	0.30970454	0.30970454	0.30970454	0.6072074
252	Y	0.22951154	0.22951154	0.22951154	0.44998083
253	I	0.27669784	0.27669784	0.27669784	0.5424944
254	N	0.3830191	0.3830191	0.3830191	0.7509481
255	A	0.3480209	0.3480209	0.3480209	0.68233055
256	R	0.28780976	0.28780976	0.28780976	0.56428045
257	R	0.32434228	0.32434228	0.32434228	0.63590616
258	K	0.42788464	0.42788464	0.42788464	0.83891153
259	A	0.383231	0.383231	0.383231	0.7513636
260	K	0.36022344	0.36022344	0.36022344	0.70625484
261	E	0.41234657	0.41234657	0.41234657	0.8084476
262	E	0.40342188	0.40342188	0.40342188	0.7909498
263	R	0.4028522	0.4028522	0.4028522	0.7898329
264	L	0.4167604	0.4167604	0.4167604	0.81710136
265	S	0.42005202	0.42005202	0.42005202	0.82355493
266	N	0.4249794	0.4249794	0.4249794	0.83321553
267	I	0.38348502	0.38348502	0.38348502	0.7518616
268	G	0.37129736	0.37129736	0.37129736	0.7279664
269	K	0.38502172	0.38502172	0.38502172	0.7548744
270	E	0.3820443	0.3820443	0.3820443	0.74903685
271	D	0.38827848	0.38827848	0.38827848	0.7612596
272	T	0.34006804	0.34006804	0.34006804	0.66673815
273	G	0.38474053	0.38474053	0.38474053	0.7543231
274	T	0.3844943	0.3844943	0.3844943	0.7538404
275	D	0.40378276	0.40378276	0.40378276	0.7916573
276	K	0.41698506	0.41698506	0.41698506	0.81754184
277	Y	0.42123857	0.42123857	0.42123857	0.82588124
278	V	0.37020233	0.37020233	0.37020233	0.7258195
279	V	0.34143236	0.34143236	0.34143236	0.66941303
280	S	0.21470465	0.21470465	0.21470465	0.4209504
281	Y	0.06817361	0.06817361	0.06817361	0.13366133
282	V	0.1559287	0.1559287	0.1559287	0.30571416
283	D	0.2223219	0.2223219	0.2223219	0.4358848
284	T	0.27849466	0.27849466	0.27849466	0.5460172
285	L	0.11530255	0.11530255	0.11530255	0.22606243
286	L	0.28300065	0.28300065	0.28300065	0.5548517
287	D	0.3177469	0.3177469	0.3177469	0.6229753
288	L	0.33127314	0.33127314	0.33127314	0.6494948
289	Q	0.36080304	0.36080304	0.36080304	0.7073912
290	L	0.370249	0.370249	0.370249	0.725911
291	L	0.4236312	0.4236312	0.4236312	0.83057225
292	E	0.42840114	0.42840114	0.42840114	0.8399242
293	E	0.41854733	0.41854733	0.41854733	0.8206048
294	E	0.41637853	0.41637853	0.41637853	0.81635267
295	E	0.42651144	0.42651144	0.42651144	0.83621925
296	G	0.43023825	0.43023825	0.43023825	0.84352607
297	S	0.44676954	0.44676954	0.44676954	0.87593734
298	K	0.43720195	0.43720195	0.43720195	0.8571791
299	L	0.26081902	0.26081902	0.26081902	0.5113623
300	D	0.39565322	0.39565322	0.39565322	0.77571857
301	D	0.32076225	0.32076225	0.32076225	0.6288872
302	G	0.36350286	0.36350286	0.36350286	0.7126845
303	K	0.2154378	0.2154378	0.2154378	0.4223878
304	I	0.1925138	0.1925138	0.1925138	0.37744296
305	C	0.2602791	0.2602791	0.2602791	0.51030374
306	T	0.1310855	0.1310855	0.1310855	0.25700653
307	L	0.030000618	0.030000618	0.030000618	0.058819275
308	C	0.01085707	0.01085707	0.01085707	0.021286394
309	S	0.017650481	0.017650481	0.017650481	0.034605574
310	E	-0.08373239	0.08373239	0.08373239	0.1641659
311	F	-0.003075258	0.003075258	0.003075258	0.0060293577
312	L	-0.10807454	0.10807454	0.10807454	0.21189117
313	N	-0.13274793	0.13274793	0.13274793	0.2602659
314	A	-0.08569	0.08569	0.08569	0.168004
315	G	-0.03621418	0.03621418	0.03621418	0.071001604
316	T	-0.12337031	0.12337031	0.12337031	0.2418801
317	D	-0.13631497	0.13631497	0.13631497	0.26725945
318	T	-0.09155427	0.09155427	0.09155427	0.1795015
319	T	-0.08619307	0.08619307	0.08619307	0.16899031
320	S	-0.13592206	0.13592206	0.13592206	0.2664891
321	T	-0.11382503	0.11382503	0.11382503	0.2231656
322	A	-0.08160462	0.08160462	0.08160462	0.1599942
323	L	-0.027390433	0.027390433	0.027390433	0.053701743
324	Q	-0.09289676	0.09289676	0.09289676	0.18213359
325	W	-0.060067773	0.060067773	0.060067773	0.11776901
326	I	-0.06485871	0.06485871	0.06485871	0.12716213
327	M	-0.14867665	0.14867665	0.14867665	0.29149577
328	A	0.012097933	0.012097933	0.012097933	0.023719234
329	N	-0.07886219	0.07886219	0.07886219	0.15461738
330	L	0.024244038	0.024244038	0.024244038	0.047532916
331	V	-0.09820112	0.09820112	0.09820112	0.19253333
332	K	0.12696232	0.12696232	0.12696232	0.2489226
333	Y	0.26711082	0.26711082	0.26711082	0.5236981
334	Q	0.21832632	0.21832632	0.21832632	0.42805105
335	D	0.36760485	0.36760485	0.36760485	0.72072685
336	I	0.23998715	0.23998715	0.23998715	0.47051933
337	Q	0.035044644	0.035044644	0.035044644	0.068708606
338	E	0.36086306	0.36086306	0.36086306	0.7075089
339	R	0.34966955	0.34966955	0.34966955	0.68556285
340	I	0.11072646	0.11072646	0.11072646	0.21709055
341	V	0.22109091	0.22109091	0.22109091	0.43347132
342	E	0.41272944	0.41272944	0.41272944	0.80919826
343	E	0.29295987	0.29295987	0.29295987	0.5743778
344	I	0.1917482	0.1917482	0.1917482	0.37594193
345	K	0.42520073	0.42520073	0.42520073	0.83364946
346	G	0.40865093	0.40865093	0.40865093	0.80120194
347	V	0.3957614	0.3957614	0.3957614	0.77593064
348	M	0.3543328	0.3543328	0.3543328	0.69470567
349	D	0.39962333	0.39962333	0.39962333	0.7835024
350	D	0.4209495	0.4209495	0.4209495	0.82531446
351	R	0.38414875	0.38414875	0.38414875	0.75316286
352	E	0.3831842	0.3831842	0.3831842	0.7512718
353	E	0.357485	0.357485	0.357485	0.7008859
354	K	0.37577856	0.37577856	0.37577856	0.7367523
355	E	0.36077446	0.36077446	0.36077446	0.7073352
356	V	0.27964467	0.27964467	0.27964467	0.54827195
357	K	0.36092284	0.36092284	0.36092284	0.7076261
358	E	0.12709557	0.12709557	0.12709557	0.24918385
359	E	0.3323443	0.3323443	0.3323443	0.65159494
360	D	0.30341202	0.30341202	0.30341202	0.59487027
361	L	0.26279134	0.26279134	0.26279134	0.5152293
362	Q	0.35222614	0.35222614	0.35222614	0.69057536
363	R	0.32211095	0.32211095	0.32211095	0.6315314
364	L	0.11866149	0.11866149	0.11866149	0.23264799
365	P	0.21173893	0.21173893	0.21173893	0.4151358
366	Y	0.070581585	0.070581585	0.070581585	0.1383824
367	L	-0.12545697	0.12545697	0.12545697	0.24597122
368	K	0.097581044	0.097581044	0.097581044	0.1913176
369	A	0.051208206	0.051208206	0.051208206	0.10039892
370	V	7.489024e-05	7.489024e-05	7.489024e-05	0.00014682996
371	I	-0.09797693	0.09797693	0.09797693	0.19209379
372	L	0.013121781	0.013121781	0.013121781	0.025726592
373	E	-0.05315843	0.05315843	0.05315843	0.10422253
374	G	-0.046664175	0.046664175	0.046664175	0.09148988
375	L	-0.20480172	0.20480172	0.20480172	0.4015347
376	R	0.007917976	0.007917976	0.007917976	0.015524001
377	L	-0.106590316	0.106590316	0.106590316	0.2089812
378	H	-0.16628447	0.16628447	0.16628447	0.3260177
379	P	-0.07640595	0.07640595	0.07640595	0.14980167
380	P	-0.11951769	0.11951769	0.11951769	0.23432665
381	L	-0.06399797	0.06399797	0.06399797	0.12547456
382	H	-0.027552964	0.027552964	0.027552964	0.0540204
383	F	-0.07418605	0.07418605	0.07418605	0.14544933
384	V	-0.14891516	0.14891516	0.14891516	0.29196337
385	A	-0.1190143	0.1190143	0.1190143	0.2333397
386	P	-0.036774956	0.036774956	0.036774956	0.07210106
387	H	-0.12147523	0.12147523	0.12147523	0.23816459
388	R	0.12722284	0.12722284	0.12722284	0.24943337
389	V	-0.10668524	0.10668524	0.10668524	0.20916732
390	T	0.05007119	0.05007119	0.05007119	0.098169684
391	K	0.24635904	0.24635904	0.24635904	0.48301205
392	D	0.30209112	0.30209112	0.30209112	0.5922805
393	V	0.079659924	0.079659924	0.079659924	0.15618142
394	V	0.28042307	0.28042307	0.28042307	0.5497981
395	L	0.1076253	0.1076253	0.1076253	0.2110104
396	N	0.11727223	0.11727223	0.11727223	0.22992419
397	G	0.24076098	0.24076098	0.24076098	0.4720365
398	Y	0.22017795	0.22017795	0.22017795	0.43168136
399	L	0.30344966	0.30344966	0.30344966	0.59494406
400	V	7.034583e-05	7.034583e-05	7.034583e-05	0.00013792019
401	P	0.14214852	0.14214852	0.14214852	0.27869672
402	T	0.09414935	0.09414935	0.09414935	0.18458943
403	S	0.10801374	0.10801374	0.10801374	0.21177198
404	A	-0.036112815	0.036112815	0.036112815	0.07080287
405	S	0.23371753	0.23371753	0.23371753	0.4582271
406	V	0.07223668	0.07223668	0.07223668	0.14162739
407	N	0.04392703	0.04392703	0.04392703	0.08612343
408	F	0.02237382	0.02237382	0.02237382	0.04386616
409	L	-0.061160266	0.061160266	0.061160266	0.119910955
410	V	-0.017498517	0.017498517	0.017498517	0.034307633
411	A	0.1261467	0.1261467	0.1261467	0.2473235
412	E	0.055504985	0.055504985	0.055504985	0.108823195
413	I	0.08315918	0.08315918	0.08315918	0.16304207
414	G	0.020572526	0.020572526	0.020572526	0.04033454
415	R	0.11046714	0.11046714	0.11046714	0.21658212
416	D	0.15895423	0.15895423	0.15895423	0.311646
417	P	0.25916433	0.25916433	0.25916433	0.50811815
418	T	0.28969538	0.28969538	0.28969538	0.5679774
419	A	0.12667543	0.12667543	0.12667543	0.24836011
420	W	0.071488574	0.071488574	0.071488574	0.14016065
421	D	0.33153436	0.33153436	0.33153436	0.650007
422	D	0.21791501	0.21791501	0.21791501	0.42724466
423	P	0.1052921	0.1052921	0.1052921	0.20643592
424	M	0.23601219	0.23601219	0.23601219	0.46272603
425	A	0.2187901	0.2187901	0.2187901	0.42896035
426	F	0.02516675	0.02516675	0.02516675	0.049341984
427	K	0.28463343	0.28463343	0.28463343	0.5580529
428	P	0.027304122	0.027304122	0.027304122	0.053532522
429	E	0.18481041	0.18481041	0.18481041	0.3623397
430	R	0.1278803	0.1278803	0.1278803	0.2507224
431	F	0.039621778	0.039621778	0.039621778	0.07768255
432	M	0.21393155	0.21393155	0.21393155	0.41943467
433	N	0.34943166	0.34943166	0.34943166	0.6850965
434	N	0.40597588	0.40597588	0.40597588	0.7959572
435	E	0.40683135	0.40683135	0.40683135	0.7976344
436	E	0.40209195	0.40209195	0.40209195	0.78834236
437	E	0.40606076	0.40606076	0.40606076	0.7961236
438	N	0.42398897	0.42398897	0.42398897	0.8312737
439	G	0.42240933	0.42240933	0.42240933	0.8281766
440	G	0.42070243	0.42070243	0.42070243	0.8248301
441	T	0.3957424	0.3957424	0.3957424	0.7758934
442	T	0.4013783	0.4013783	0.4013783	0.7869432
443	F	0.39217892	0.39217892	0.39217892	0.76890683
444	D	0.32915354	0.32915354	0.32915354	0.64533913
445	I	0.30536732	0.30536732	0.30536732	0.59870386
446	M	0.31009704	0.31009704	0.31009704	0.6079769
447	G	0.2626083	0.2626083	0.2626083	0.5148704
448	S	0.30025625	0.30025625	0.30025625	0.58868307
449	K	0.33719563	0.33719563	0.33719563	0.6611065
450	E	0.26050368	0.26050368	0.26050368	0.5107441
451	I	0.117772974	0.117772974	0.117772974	0.23090595
452	K	0.22609232	0.22609232	0.22609232	0.4432771
453	M	0.06774533	0.06774533	0.06774533	0.13282163
454	M	0.00044752922	0.00044752922	0.00044752922	0.00087742676
455	P	-0.0027588457	0.0027588457	0.0027588457	0.005408999
456	F	-0.05667561	0.05667561	0.05667561	0.111118324
457	G	-0.12204933	0.12204933	0.12204933	0.2392902
458	A	-0.15819916	0.15819916	0.15819916	0.3101656
459	G	-0.051541593	0.051541593	0.051541593	0.10105256
460	R	-0.17646298	0.17646298	0.17646298	0.3459737
461	R	-0.123311274	0.123311274	0.123311274	0.24176435
462	M	-0.228756	0.228756	0.228756	0.4484995
463	C	-0.020770717	0.020770717	0.020770717	0.040723115
464	P	-0.18129896	0.18129896	0.18129896	0.35545513
465	G	0.037128985	0.037128985	0.037128985	0.07279517
466	Y	-0.042546563	0.042546563	0.042546563	0.08341689
467	G	-0.090404615	0.090404615	0.090404615	0.17724748
468	L	-0.062040206	0.062040206	0.062040206	0.12163617
469	A	-0.03963219	0.03963219	0.03963219	0.07770296
470	M	-0.08135572	0.08135572	0.08135572	0.1595062
471	L	-0.0140246395	0.0140246395	0.0140246395	0.027496738
472	H	-0.15445356	0.15445356	0.15445356	0.302822
473	L	-0.026538655	0.026538655	0.026538655	0.052031744
474	E	0.048792813	0.048792813	0.048792813	0.095663294
475	Y	0.06560979	0.06560979	0.06560979	0.12863469
476	F	-0.06660524	0.06660524	0.06660524	0.13058639
477	V	0.021748267	0.021748267	0.021748267	0.0426397
478	A	0.10967972	0.10967972	0.10967972	0.2150383
479	N	0.12895018	0.12895018	0.12895018	0.25282001
480	F	0.1856065	0.1856065	0.1856065	0.3639005
481	V	0.144639	0.144639	0.144639	0.28357953
482	W	0.2720783	0.2720783	0.2720783	0.5334373
483	N	0.3051131	0.3051131	0.3051131	0.59820545
484	F	0.2533255	0.2533255	0.2533255	0.4966705
485	E	0.34196714	0.34196714	0.34196714	0.67046154
486	W	0.13738157	0.13738157	0.13738157	0.26935062
487	K	0.38329548	0.38329548	0.38329548	0.75148994
488	A	0.30693334	0.30693334	0.30693334	0.60177416
489	M	0.33782688	0.33782688	0.33782688	0.6623441
490	G	0.38114327	0.38114327	0.38114327	0.74727035
491	G	0.3849567	0.3849567	0.3849567	0.7547469
492	D	0.3961598	0.3961598	0.3961598	0.77671176
493	G	0.32265165	0.32265165	0.32265165	0.63259155
494	V	0.31552845	0.31552845	0.31552845	0.61862576
495	D	0.3118129	0.3118129	0.3118129	0.61134106
496	M	0.20862576	0.20862576	0.20862576	0.40903214
497	S	0.29278824	0.29278824	0.29278824	0.57404125
498	E	0.17868426	0.17868426	0.17868426	0.35032877
499	E	0.26320523	0.26320523	0.26320523	0.51604074
500	L	0.18525438	0.18525438	0.18525438	0.36321014
501	Q	0.13233203	0.13233203	0.13233203	0.25945047
502	F	0.14098527	0.14098527	0.14098527	0.27641603
503	T	0.0499487	0.0499487	0.0499487	0.09792953
504	T	0.06909375	0.06909375	0.06909375	0.13546535
505	V	0.056608777	0.056608777	0.056608777	0.11098729
506	M	-0.04155817	0.04155817	0.04155817	0.081479035
507	K	0.11391753	0.11391753	0.11391753	0.22334696
508	N	0.1546919	0.1546919	0.1546919	0.3032893
509	P	0.23719731	0.23719731	0.23719731	0.46504956
510	L	0.12092208	0.12092208	0.12092208	0.2370801
511	K	0.36329123	0.36329123	0.36329123	0.7122696
512	V	0.15411939	0.15411939	0.15411939	0.30216682
513	H	0.37695158	0.37695158	0.37695158	0.73905206
514	I	0.332179	0.332179	0.332179	0.65127087
515	I	0.39837793	0.39837793	0.39837793	0.78106064
516	P	0.44266456	0.44266456	0.44266456	0.8678891
517	R	0.37555006	0.37555006	0.37555006	0.7363043
518	L	0.4037092	0.4037092	0.4037092	0.79151314
