## Supplementary material for "The N-Terminus of *Sophora tonkinensis* Cytochrome P450s Evolves Neutrally yet Encodes Rich Functional Information: A Protein Language Model Analysis": Dataset S1: StonChr3AG062200.1_residue_importance.csv

position	amino_acid	cosine_similarity	abs_cosine	final_score	final_score_norm
1	M	0.44353807	0.44353807	0.44353807	0.93426913
2	E	0.39575037	0.39575037	0.39575037	0.83360904
3	A	0.4341936	0.4341936	0.4341936	0.91458595
4	P	0.44929838	0.44929838	0.44929838	0.94640267
5	A	0.4379772	0.4379772	0.4379772	0.9225557
6	G	0.45665115	0.45665115	0.45665115	0.9618905
7	W	0.47182766	0.47182766	0.47182766	0.99385834
8	L	0.45280796	0.45280796	0.45280796	0.95379525
9	I	0.4628135	0.4628135	0.4628135	0.9748709
10	S	0.47449452	0.47449452	0.47449452	0.99947584
11	I	0.465556	0.465556	0.465556	0.9806477
12	S	0.4712129	0.4712129	0.4712129	0.9925634
13	T	0.4545237	0.4545237	0.4545237	0.9574093
14	F	0.46540228	0.46540228	0.46540228	0.9803239
15	L	0.44431314	0.44431314	0.44431314	0.93590176
16	L	0.43672752	0.43672752	0.43672752	0.91992337
17	L	0.4316936	0.4316936	0.4316936	0.90931994
18	F	0.44787657	0.44787657	0.44787657	0.9434078
19	L	0.42950004	0.42950004	0.42950004	0.9046994
20	F	0.43653715	0.43653715	0.43653715	0.91952235
21	L	0.42909652	0.42909652	0.42909652	0.9038494
22	S	0.4430322	0.4430322	0.4430322	0.9332036
23	N	0.43363354	0.43363354	0.43363354	0.9134062
24	F	0.43424928	0.43424928	0.43424928	0.9147032
25	I	0.41693345	0.41693345	0.41693345	0.87822914
26	L	0.39667344	0.39667344	0.39667344	0.8355534
27	K	0.41112632	0.41112632	0.41112632	0.86599696
28	R	0.3933948	0.3933948	0.3933948	0.82864726
29	Q	0.39125213	0.39125213	0.39125213	0.82413393
30	S	0.4058515	0.4058515	0.4058515	0.8548861
31	K	0.4228427	0.4228427	0.4228427	0.8906764
32	H	0.4292929	0.4292929	0.4292929	0.9042631
33	K	0.38953412	0.38953412	0.38953412	0.82051516
34	N	0.35592315	0.35592315	0.35592315	0.74971694
35	L	0.28579867	0.28579867	0.28579867	0.6020067
36	P	0.2873802	0.2873802	0.2873802	0.605338
37	P	0.2787637	0.2787637	0.2787637	0.58718824
38	T	0.22121474	0.22121474	0.22121474	0.465967
39	P	0.18443668	0.18443668	0.18443668	0.38849765
40	P	0.23142935	0.23142935	0.23142935	0.48748308
41	A	0.13054664	0.13054664	0.13054664	0.2749836
42	L	0.056303088	0.056303088	0.056303088	0.11859689
43	P	0.17801994	0.17801994	0.17801994	0.37498143
44	V	0.047721352	0.047721352	0.047721352	0.10052031
45	I	0.0045354557	0.0045354557	0.0045354557	0.009553489
46	G	0.160322	0.160322	0.160322	0.33770245
47	H	0.05173134	0.05173134	0.05173134	0.10896696
48	L	0.06048256	0.06048256	0.06048256	0.12740055
49	H	0.15306972	0.15306972	0.15306972	0.32242623
50	L	0.25198305	0.25198305	0.25198305	0.5307774
51	I	0.2896864	0.2896864	0.2896864	0.6101958
52	K	0.34132734	0.34132734	0.34132734	0.7189723
53	K	0.3133432	0.3133432	0.3133432	0.6600265
54	P	0.21334091	0.21334091	0.21334091	0.44938156
55	L	0.2966455	0.2966455	0.2966455	0.62485445
56	H	0.11295852	0.11295852	0.11295852	0.23793596
57	R	0.26300484	0.26300484	0.26300484	0.5539937
58	S	0.3361712	0.3361712	0.3361712	0.70811146
59	L	0.24659705	0.24659705	0.24659705	0.5194323
60	N	0.28567654	0.28567654	0.28567654	0.6017494
61	K	0.40142873	0.40142873	0.40142873	0.84556997
62	L	0.34420103	0.34420103	0.34420103	0.7250255
63	A	0.17286074	0.17286074	0.17286074	0.36411408
64	Q	0.36630318	0.36630318	0.36630318	0.7715815
65	K	0.35488206	0.35488206	0.35488206	0.747524
66	Y	0.30579355	0.30579355	0.30579355	0.6441239
67	G	0.20611511	0.20611511	0.20611511	0.43416113
68	H	0.28829083	0.28829083	0.28829083	0.6072562
69	V	0.1100582	0.1100582	0.1100582	0.23182674
70	I	0.059810244	0.059810244	0.059810244	0.12598437
71	F	0.19259311	0.19259311	0.19259311	0.40567836
72	L	0.18811257	0.18811257	0.18811257	0.39624056
73	Q	0.24316078	0.24316078	0.24316078	0.51219416
74	L	0.15542294	0.15542294	0.15542294	0.32738307
75	G	0.15749389	0.15749389	0.15749389	0.33174533
76	T	0.13364303	0.13364303	0.13364303	0.28150585
77	R	0.12692837	0.12692837	0.12692837	0.2673621
78	N	0.29746363	0.29746363	0.29746363	0.62657773
79	V	0.148328	0.148328	0.148328	0.31243828
80	L	0.044808485	0.044808485	0.044808485	0.09438465
81	V	0.0019593204	0.0019593204	0.0019593204	0.004127115
82	V	0.041542772	0.041542772	0.041542772	0.08750574
83	S	-0.0006498059	0.0006498059	0.0006498059	0.0013687519
84	S	0.13123105	0.13123105	0.13123105	0.27642524
85	P	0.17598692	0.17598692	0.17598692	0.37069905
86	S	0.33735025	0.33735025	0.33735025	0.71059495
87	A	0.17292528	0.17292528	0.17292528	0.36425
88	V	0.0997658	0.0997658	0.0997658	0.2101468
89	E	0.26893795	0.26893795	0.26893795	0.5664912
90	E	0.21348809	0.21348809	0.21348809	0.44969156
91	C	0.026292846	0.026292846	0.026292846	0.05538328
92	F	0.033427473	0.033427473	0.033427473	0.07041167
93	T	0.05146684	0.05146684	0.05146684	0.108409815
94	K	0.033406723	0.033406723	0.033406723	0.07036796
95	N	-0.037448987	0.037448987	0.037448987	0.07888259
96	D	0.0059456425	0.0059456425	0.0059456425	0.012523908
97	I	0.10085852	0.10085852	0.10085852	0.21244851
98	T	0.010010111	0.010010111	0.010010111	0.02108531
99	F	-0.047291346	0.047291346	0.047291346	0.099614546
100	A	-0.050568994	0.050568994	0.050568994	0.10651859
101	N	0.0053848745	0.0053848745	0.0053848745	0.011342706
102	R	0.069442205	0.069442205	0.069442205	0.14627315
103	P	0.11779428	0.11779428	0.11779428	0.24812202
104	R	0.20139645	0.20139645	0.20139645	0.42422172
105	T	0.11800689	0.11800689	0.11800689	0.24856986
106	L	0.14916952	0.14916952	0.14916952	0.31421086
107	A	0.11840002	0.11840002	0.11840002	0.24939795
108	A	0.16061977	0.16061977	0.16061977	0.33832967
109	K	0.31195223	0.31195223	0.31195223	0.65709656
110	H	0.18794648	0.18794648	0.18794648	0.3958907
111	M	0.22875325	0.22875325	0.22875325	0.48184612
112	N	0.18589051	0.18589051	0.18589051	0.39156
113	Y	0.2066294	0.2066294	0.2066294	0.4352444
114	D	0.20461585	0.20461585	0.20461585	0.43100306
115	S	0.21760039	0.21760039	0.21760039	0.45835373
116	K	0.21985522	0.21985522	0.21985522	0.4631033
117	T	0.09874996	0.09874996	0.09874996	0.20800704
118	I	0.103627205	0.103627205	0.103627205	0.21828046
119	G	-0.013730866	0.013730866	0.013730866	0.028922712
120	F	0.106361724	0.106361724	0.106361724	0.22404046
121	A	0.061119482	0.061119482	0.061119482	0.12874214
122	S	0.12757643	0.12757643	0.12757643	0.26872712
123	Y	0.07225812	0.07225812	0.07225812	0.1522046
124	G	0.13176347	0.13176347	0.13176347	0.27754673
125	D	0.22843777	0.22843777	0.22843777	0.4811816
126	H	0.15646984	0.15646984	0.15646984	0.32958826
127	W	0.07289841	0.07289841	0.07289841	0.15355329
128	R	0.12653285	0.12653285	0.12653285	0.26652896
129	N	0.2229137	0.2229137	0.2229137	0.4695457
130	L	0.12151476	0.12151476	0.12151476	0.25595883
131	R	0.0347558	0.0347558	0.0347558	0.07320966
132	R	0.11675795	0.11675795	0.11675795	0.24593909
133	L	0.12023847	0.12023847	0.12023847	0.25327045
134	T	0.08654686	0.08654686	0.08654686	0.18230242
135	T	0.12932782	0.12932782	0.12932782	0.27241626
136	L	0.18235941	0.18235941	0.18235941	0.38412207
137	E	0.18970329	0.18970329	0.18970329	0.39959124
138	L	0.04660081	0.04660081	0.04660081	0.098160006
139	F	0.02689826	0.02689826	0.02689826	0.056658525
140	S	0.13498366	0.13498366	0.13498366	0.28432974
141	S	0.21487994	0.21487994	0.21487994	0.45262337
142	N	0.22016472	0.22016472	0.22016472	0.46375522
143	R	0.14123741	0.14123741	0.14123741	0.29750264
144	L	0.16578238	0.16578238	0.16578238	0.3492042
145	A	0.2876209	0.2876209	0.2876209	0.60584503
146	M	0.30719522	0.30719522	0.30719522	0.64707637
147	F	0.16890115	0.16890115	0.16890115	0.35577357
148	T	0.27056286	0.27056286	0.27056286	0.5699139
149	R	0.3170225	0.3170225	0.3170225	0.6677766
150	I	0.21695706	0.21695706	0.21695706	0.45699862
151	R	0.120941855	0.120941855	0.120941855	0.25475207
152	E	0.29976276	0.29976276	0.29976276	0.6314206
153	E	0.3195213	0.3195213	0.3195213	0.6730401
154	E	0.18345505	0.18345505	0.18345505	0.38642994
155	V	0.2174845	0.2174845	0.2174845	0.45810962
156	Q	0.34947222	0.34947222	0.34947222	0.7361287
157	L	0.2825084	0.2825084	0.2825084	0.595076
158	L	0.19456649	0.19456649	0.19456649	0.4098351
159	V	0.3273725	0.3273725	0.3273725	0.6895778
160	K	0.391293	0.391293	0.391293	0.82422
161	Q	0.37992474	0.37992474	0.37992474	0.80027395
162	I	0.31393117	0.31393117	0.31393117	0.661265
163	F	0.41087282	0.41087282	0.41087282	0.865463
164	E	0.41556507	0.41556507	0.41556507	0.8753468
165	E	0.36343262	0.36343262	0.36343262	0.7655349
166	C	0.35396618	0.35396618	0.35396618	0.7455948
167	K	0.3569017	0.3569017	0.3569017	0.7517782
168	G	0.35084453	0.35084453	0.35084453	0.73901933
169	Q	0.3486332	0.3486332	0.3486332	0.7343614
170	V	0.32705814	0.32705814	0.32705814	0.68891567
171	S	0.37038657	0.37038657	0.37038657	0.7801827
172	K	0.3890004	0.3890004	0.3890004	0.8193909
173	I	0.30345687	0.30345687	0.30345687	0.63920194
174	E	0.32364005	0.32364005	0.32364005	0.6817158
175	L	0.2228462	0.2228462	0.2228462	0.4694035
176	R	0.2728796	0.2728796	0.2728796	0.57479393
177	P	0.4031354	0.4031354	0.4031354	0.84916484
178	K	0.33072892	0.33072892	0.33072892	0.69664776
179	L	0.14388902	0.14388902	0.14388902	0.303088
180	V	0.31759006	0.31759006	0.31759006	0.6689721
181	E	0.32723087	0.32723087	0.32723087	0.6892795
182	L	0.17275023	0.17275023	0.17275023	0.3638813
183	S	0.16879697	0.16879697	0.16879697	0.35555413
184	F	0.2970128	0.2970128	0.2970128	0.6256281
185	N	0.3053133	0.3053133	0.3053133	0.6431123
186	I	0.18781269	0.18781269	0.18781269	0.39560887
187	M	0.05408746	0.05408746	0.05408746	0.11392989
188	L	0.17693393	0.17693393	0.17693393	0.37269384
189	R	0.24028014	0.24028014	0.24028014	0.50612634
190	M	0.11176825	0.11176825	0.11176825	0.23542878
191	I	0.22929025	0.22929025	0.22929025	0.48297724
192	S	0.18666288	0.18666288	0.18666288	0.39318693
193	G	0.21433114	0.21433114	0.21433114	0.45146737
194	K	0.30683482	0.30683482	0.30683482	0.64631724
195	R	0.27550066	0.27550066	0.27550066	0.58031493
196	Y	0.32046074	0.32046074	0.32046074	0.6750189
197	Y	0.3610817	0.3610817	0.3610817	0.7605829
198	G	0.36983606	0.36983606	0.36983606	0.7790231
199	K	0.38562357	0.38562357	0.38562357	0.812278
200	D	0.3974672	0.3974672	0.3974672	0.8372254
201	V	0.36833102	0.36833102	0.36833102	0.7758529
202	V	0.35803416	0.35803416	0.35803416	0.7541636
203	A	0.3955597	0.3955597	0.3955597	0.8332074
204	R	0.3991797	0.3991797	0.3991797	0.8408326
205	E	0.38256323	0.38256323	0.38256323	0.8058317
206	G	0.40003988	0.40003988	0.40003988	0.8426445
207	K	0.44007644	0.44007644	0.44007644	0.9269776
208	E	0.41981944	0.41981944	0.41981944	0.88430816
209	F	0.3316671	0.3316671	0.3316671	0.69862396
210	Q	0.42489073	0.42489073	0.42489073	0.8949903
211	M	0.4045732	0.4045732	0.4045732	0.8521935
212	L	0.32441166	0.32441166	0.32441166	0.6833411
213	M	0.3456389	0.3456389	0.3456389	0.7280542
214	K	0.40020704	0.40020704	0.40020704	0.8429966
215	D	0.3982552	0.3982552	0.3982552	0.83888525
216	F	0.33144212	0.33144212	0.33144212	0.6981501
217	A	0.29901442	0.29901442	0.29901442	0.6298443
218	E	0.3411134	0.3411134	0.3411134	0.71852165
219	M	0.36868188	0.36868188	0.36868188	0.77659196
220	Q	0.30140373	0.30140373	0.30140373	0.6348772
221	E	0.2635599	0.2635599	0.2635599	0.5551629
222	S	0.2947388	0.2947388	0.2947388	0.62083817
223	G	0.2510326	0.2510326	0.2510326	0.52877533
224	N	0.15373981	0.15373981	0.15373981	0.32383773
225	L	0.18360738	0.18360738	0.18360738	0.38675082
226	N	0.13089283	0.13089283	0.13089283	0.27571282
227	D	0.1412893	0.1412893	0.1412893	0.29761195
228	F	0.15608604	0.15608604	0.15608604	0.32877982
229	F	0.11042618	0.11042618	0.11042618	0.23260184
230	P	0.17784913	0.17784913	0.17784913	0.37462163
231	I	0.19741811	0.19741811	0.19741811	0.41584173
232	L	0.18796758	0.18796758	0.18796758	0.39593515
233	Q	0.2566211	0.2566211	0.2566211	0.54054695
234	W	0.25546926	0.25546926	0.25546926	0.53812075
235	I	0.20041785	0.20041785	0.20041785	0.4221604
236	D	0.21701418	0.21701418	0.21701418	0.45711893
237	F	0.24765082	0.24765082	0.24765082	0.521652
238	Q	0.12850018	0.12850018	0.12850018	0.27067292
239	G	0.22343275	0.22343275	0.22343275	0.47063902
240	V	0.32021627	0.32021627	0.32021627	0.6745039
241	E	0.3309257	0.3309257	0.3309257	0.6970623
242	K	0.31913993	0.31913993	0.31913993	0.67223674
243	K	0.38172266	0.38172266	0.38172266	0.80406106
244	M	0.28140223	0.28140223	0.28140223	0.592746
245	V	0.39152125	0.39152125	0.39152125	0.82470083
246	N	0.38853538	0.38853538	0.38853538	0.8184114
247	L	0.33688223	0.33688223	0.33688223	0.70960915
248	M	0.3292891	0.3292891	0.3292891	0.69361496
249	N	0.380228	0.380228	0.380228	0.80091274
250	K	0.40334845	0.40334845	0.40334845	0.84961367
251	M	0.33967417	0.33967417	0.33967417	0.7154901
252	D	0.3070171	0.3070171	0.3070171	0.64670116
253	N	0.39292246	0.39292246	0.39292246	0.82765234
254	F	0.35351977	0.35351977	0.35351977	0.7446545
255	L	0.28561288	0.28561288	0.28561288	0.6016153
256	Q	0.39181864	0.39181864	0.39181864	0.8253273
257	K	0.3982082	0.3982082	0.3982082	0.83878624
258	L	0.34244883	0.34244883	0.34244883	0.72133464
259	L	0.32373795	0.32373795	0.32373795	0.681922
260	D	0.42340738	0.42340738	0.42340738	0.8918658
261	E	0.39891103	0.39891103	0.39891103	0.84026664
262	H	0.33340025	0.33340025	0.33340025	0.7022747
263	L	0.44089663	0.44089663	0.44089663	0.9287052
264	R	0.41330034	0.41330034	0.41330034	0.8705763
265	N	0.42778137	0.42778137	0.42778137	0.9010792
266	T	0.38550365	0.38550365	0.38550365	0.81202537
267	S	0.41337505	0.41337505	0.41337505	0.8707337
268	R	0.41535807	0.41535807	0.41535807	0.8749107
269	S	0.40207922	0.40207922	0.40207922	0.84694016
270	A	0.3704052	0.3704052	0.3704052	0.78022194
271	M	0.40071175	0.40071175	0.40071175	0.8440597
272	N	0.37895876	0.37895876	0.37895876	0.7982392
273	D	0.38133216	0.38133216	0.38133216	0.8032385
274	P	0.402972	0.402972	0.402972	0.84882075
275	K	0.42742878	0.42742878	0.42742878	0.9003365
276	H	0.4141615	0.4141615	0.4141615	0.8723903
277	M	0.41386753	0.41386753	0.41386753	0.8717711
278	T	0.29647726	0.29647726	0.29647726	0.62450004
279	L	0.24050117	0.24050117	0.24050117	0.5065919
280	I	0.25992465	0.25992465	0.25992465	0.5475056
281	D	0.35119617	0.35119617	0.35119617	0.73976004
282	V	0.37952578	0.37952578	0.37952578	0.7994336
283	M	0.24702364	0.24702364	0.24702364	0.5203309
284	L	0.3527504	0.3527504	0.3527504	0.7430338
285	D	0.42737252	0.42737252	0.42737252	0.900218
286	L	0.4065057	0.4065057	0.4065057	0.8562641
287	Q	0.35670298	0.35670298	0.35670298	0.7513596
288	K	0.4369958	0.4369958	0.4369958	0.9204885
289	M	0.42509517	0.42509517	0.42509517	0.89542097
290	E	0.36820486	0.36820486	0.36820486	0.77558714
291	P	0.38555998	0.38555998	0.38555998	0.812144
292	E	0.39179677	0.39179677	0.39179677	0.8252812
293	F	0.4111322	0.4111322	0.4111322	0.86600935
294	Y	0.3172735	0.3172735	0.3172735	0.6683053
295	T	0.39931875	0.39931875	0.39931875	0.8411255
296	H	0.41978854	0.41978854	0.41978854	0.8842431
297	E	0.4150873	0.4150873	0.4150873	0.8743404
298	T	0.26841372	0.26841372	0.26841372	0.565387
299	V	0.3208054	0.3208054	0.3208054	0.6757449
300	K	0.2837151	0.2837151	0.2837151	0.5976178
301	G	0.29709443	0.29709443	0.29709443	0.6258001
302	V	0.2790295	0.2790295	0.2790295	0.58774805
303	I	0.2718432	0.2718432	0.2718432	0.57261086
304	L	0.21240552	0.21240552	0.21240552	0.44741124
305	A	0.24983165	0.24983165	0.24983165	0.52624565
306	L	0.25665593	0.25665593	0.25665593	0.5406204
307	L	0.19879551	0.19879551	0.19879551	0.4187431
308	V	0.17356493	0.17356493	0.17356493	0.36559737
309	A	0.17328638	0.17328638	0.17328638	0.36501065
310	G	0.25320178	0.25320178	0.25320178	0.53334457
311	S	0.18333243	0.18333243	0.18333243	0.38617164
312	E	0.17737934	0.17737934	0.17737934	0.37363204
313	T	0.14808674	0.14808674	0.14808674	0.3119301
314	S	0.10618535	0.10618535	0.10618535	0.22366895
315	A	0.13996086	0.13996086	0.13996086	0.29481372
316	T	0.19222553	0.19222553	0.19222553	0.4049041
317	T	0.19132745	0.19132745	0.19132745	0.40301237
318	L	0.21934102	0.21934102	0.21934102	0.4620202
319	E	0.18381187	0.18381187	0.18381187	0.38718155
320	W	0.18421237	0.18421237	0.18421237	0.38802516
321	V	0.20508604	0.20508604	0.20508604	0.43199348
322	M	0.08547915	0.08547915	0.08547915	0.18005338
323	A	0.08692818	0.08692818	0.08692818	0.18310563
324	L	0.10418152	0.10418152	0.10418152	0.21944807
325	L	0.22086047	0.22086047	0.22086047	0.46522075
326	L	0.12480271	0.12480271	0.12480271	0.2628846
327	N	0.23478486	0.23478486	0.23478486	0.4945511
328	H	0.35238427	0.35238427	0.35238427	0.74226266
329	P	0.36416492	0.36416492	0.36416492	0.76707745
330	E	0.40485528	0.40485528	0.40485528	0.8527877
331	I	0.33069453	0.33069453	0.33069453	0.69657534
332	M	0.33907098	0.33907098	0.33907098	0.7142195
333	N	0.4124638	0.4124638	0.4124638	0.8688143
334	K	0.4161138	0.4161138	0.4161138	0.8765026
335	V	0.30697155	0.30697155	0.30697155	0.64660525
336	K	0.37056273	0.37056273	0.37056273	0.78055376
337	V	0.43169	0.43169	0.43169	0.90931237
338	E	0.37744185	0.37744185	0.37744185	0.795044
339	L	0.26422063	0.26422063	0.26422063	0.5565546
340	D	0.40134332	0.40134332	0.40134332	0.84539
341	T	0.42676887	0.42676887	0.42676887	0.89894646
342	Y	0.39918128	0.39918128	0.39918128	0.8408359
343	V	0.3246892	0.3246892	0.3246892	0.68392575
344	G	0.39260915	0.39260915	0.39260915	0.8269924
345	Q	0.37672007	0.37672007	0.37672007	0.7935236
346	D	0.37400785	0.37400785	0.37400785	0.78781056
347	Q	0.3955901	0.3955901	0.3955901	0.83327144
348	L	0.35944408	0.35944408	0.35944408	0.7571334
349	L	0.28730348	0.28730348	0.28730348	0.6051764
350	D	0.35961777	0.35961777	0.35961777	0.7574993
351	E	0.2758324	0.2758324	0.2758324	0.58101374
352	S	0.36962968	0.36962968	0.36962968	0.7785884
353	N	0.36496603	0.36496603	0.36496603	0.7687649
354	T	0.3478013	0.3478013	0.3478013	0.7326091
355	V	0.3822266	0.3822266	0.3822266	0.80512255
356	K	0.39187923	0.39187923	0.39187923	0.8254549
357	L	0.2293967	0.2293967	0.2293967	0.48320147
358	K	0.33647817	0.33647817	0.33647817	0.70875806
359	Y	0.25904056	0.25904056	0.25904056	0.5456433
360	L	0.18575074	0.18575074	0.18575074	0.39126557
361	Q	0.30527073	0.30527073	0.30527073	0.64302266
362	N	0.234793	0.234793	0.234793	0.4945683
363	V	0.18939982	0.18939982	0.18939982	0.398952
364	I	0.22184885	0.22184885	0.22184885	0.46730268
365	T	0.30050713	0.30050713	0.30050713	0.6329886
366	E	0.12299016	0.12299016	0.12299016	0.2590666
367	T	0.081835024	0.081835024	0.081835024	0.1723774
368	L	0.03585726	0.03585726	0.03585726	0.07552978
369	R	0.16225237	0.16225237	0.16225237	0.3417686
370	L	0.06345118	0.06345118	0.06345118	0.13365364
371	Y	0.102979384	0.102979384	0.102979384	0.2169159
372	P	0.13562219	0.13562219	0.13562219	0.28567475
373	V	0.06041807	0.06041807	0.06041807	0.1272647
374	A	0.11854705	0.11854705	0.11854705	0.24970765
375	P	0.16947766	0.16947766	0.16947766	0.35698795
376	L	0.10628491	0.10628491	0.10628491	0.22387867
377	L	0.10465296	0.10465296	0.10465296	0.22044113
378	L	0.02605718	0.02605718	0.02605718	0.054886874
379	P	0.16339314	0.16339314	0.16339314	0.3441715
380	H	0.10062757	0.10062757	0.10062757	0.21196204
381	E	0.23141085	0.23141085	0.23141085	0.48744407
382	S	0.059970457	0.059970457	0.059970457	0.12632184
383	S	0.22619362	0.22619362	0.22619362	0.47645453
384	I	0.27988252	0.27988252	0.27988252	0.5895449
385	D	0.30395782	0.30395782	0.30395782	0.6402571
386	C	0.17457186	0.17457186	0.17457186	0.36771837
387	K	0.28186664	0.28186664	0.28186664	0.59372425
388	V	0.23568568	0.23568568	0.23568568	0.4964486
389	C	0.2581279	0.2581279	0.2581279	0.5437209
390	G	0.28142348	0.28142348	0.28142348	0.5927908
391	F	0.26983657	0.26983657	0.26983657	0.5683841
392	D	0.29333058	0.29333058	0.29333058	0.6178719
393	I	0.16385695	0.16385695	0.16385695	0.34514847
394	P	0.18629926	0.18629926	0.18629926	0.392421
395	R	0.17601587	0.17601587	0.17601587	0.37076005
396	G	0.18567093	0.18567093	0.18567093	0.39109746
397	T	0.08477966	0.08477966	0.08477966	0.17857997
398	M	0.27203202	0.27203202	0.27203202	0.5730086
399	L	0.14704767	0.14704767	0.14704767	0.30974138
400	L	0.16289926	0.16289926	0.16289926	0.34313118
401	V	0.11319097	0.11319097	0.11319097	0.2384256
402	N	0.105107516	0.105107516	0.105107516	0.22139859
403	L	0.052476007	0.052476007	0.052476007	0.110535525
404	W	0.18311422	0.18311422	0.18311422	0.385712
405	T	0.1751743	0.1751743	0.1751743	0.36898735
406	L	0.2136666	0.2136666	0.2136666	0.45006758
407	H	0.079479486	0.079479486	0.079479486	0.16741568
408	R	0.23043744	0.23043744	0.23043744	0.4853937
409	D	0.32387564	0.32387564	0.32387564	0.68221205
410	T	0.3201611	0.3201611	0.3201611	0.67438775
411	N	0.36582482	0.36582482	0.36582482	0.77057385
412	L	0.32136852	0.32136852	0.32136852	0.676931
413	W	0.29683483	0.29683483	0.29683483	0.62525326
414	V	0.34064758	0.34064758	0.34064758	0.71754044
415	D	0.32098842	0.32098842	0.32098842	0.6761304
416	P	0.23935254	0.23935254	0.23935254	0.5041725
417	L	0.25748152	0.25748152	0.25748152	0.54235935
418	G	0.29772174	0.29772174	0.29772174	0.62712145
419	F	0.17912102	0.17912102	0.17912102	0.37730074
420	V	0.3140822	0.3140822	0.3140822	0.6615831
421	P	0.1729044	0.1729044	0.1729044	0.36420605
422	E	0.28360656	0.28360656	0.28360656	0.5973892
423	R	0.23267917	0.23267917	0.23267917	0.4901157
424	F	0.28160796	0.28160796	0.28160796	0.59317935
425	E	0.32495746	0.32495746	0.32495746	0.6844908
426	G	0.37544402	0.37544402	0.37544402	0.79083574
427	G	0.4266166	0.4266166	0.4266166	0.89862573
428	E	0.40165958	0.40165958	0.40165958	0.8460562
429	G	0.43207023	0.43207023	0.43207023	0.9101132
430	G	0.4423572	0.4423572	0.4423572	0.93178177
431	E	0.47199327	0.47199327	0.47199327	0.9942072
432	V	0.44469953	0.44469953	0.44469953	0.9367156
433	Y	0.42503515	0.42503515	0.42503515	0.89529455
434	N	0.43204224	0.43204224	0.43204224	0.9100543
435	M	0.37309417	0.37309417	0.37309417	0.785886
436	L	0.28125829	0.28125829	0.28125829	0.5924428
437	P	0.27533638	0.27533638	0.27533638	0.57996887
438	F	0.20374654	0.20374654	0.20374654	0.42917195
439	G	0.2169992	0.2169992	0.2169992	0.4570874
440	I	0.22927585	0.22927585	0.22927585	0.48294693
441	G	0.22469799	0.22469799	0.22469799	0.47330412
442	R	0.16083917	0.16083917	0.16083917	0.33879182
443	R	0.122796886	0.122796886	0.122796886	0.2586595
444	A	0.102851965	0.102851965	0.102851965	0.2166475
445	C	0.22935474	0.22935474	0.22935474	0.4831131
446	P	0.09049405	0.09049405	0.09049405	0.19061679
447	G	0.2224258	0.2224258	0.2224258	0.468518
448	A	0.19689178	0.19689178	0.19689178	0.41473308
449	V	0.22394942	0.22394942	0.22394942	0.4717273
450	L	0.20787208	0.20787208	0.20787208	0.437862
451	A	0.21645705	0.21645705	0.21645705	0.4559454
452	K	0.29589194	0.29589194	0.29589194	0.6232671
453	R	0.24054411	0.24054411	0.24054411	0.5066824
454	I	0.19526584	0.19526584	0.19526584	0.4113082
455	I	0.22087929	0.22087929	0.22087929	0.4652604
456	G	0.22997586	0.22997586	0.22997586	0.48442143
457	H	0.26795298	0.26795298	0.26795298	0.56441647
458	A	0.15473597	0.15473597	0.15473597	0.32593602
459	L	0.22669359	0.22669359	0.22669359	0.47750765
460	G	0.11390063	0.11390063	0.11390063	0.23992042
461	A	0.1521995	0.1521995	0.1521995	0.32059324
462	L	0.22091526	0.22091526	0.22091526	0.46533617
463	I	0.2253959	0.2253959	0.2253959	0.4747742
464	Q	0.21667774	0.21667774	0.21667774	0.45641026
465	S	0.311537	0.311537	0.311537	0.6562219
466	F	0.234112	0.234112	0.234112	0.49313378
467	E	0.3735567	0.3735567	0.3735567	0.7868603
468	W	0.22940864	0.22940864	0.22940864	0.48322663
469	E	0.38745534	0.38745534	0.38745534	0.8161364
470	K	0.32322255	0.32322255	0.32322255	0.6808364
471	I	0.38238096	0.38238096	0.38238096	0.8054477
472	G	0.39667976	0.39667976	0.39667976	0.8355667
473	Q	0.4056568	0.4056568	0.4056568	0.854476
474	D	0.39698073	0.39698073	0.39698073	0.8362007
475	E	0.3583232	0.3583232	0.3583232	0.75477237
476	I	0.32559922	0.32559922	0.32559922	0.6858426
477	N	0.31566733	0.31566733	0.31566733	0.66492206
478	M	0.25095332	0.25095332	0.25095332	0.5286084
479	T	0.31617883	0.31617883	0.31617883	0.6659995
480	E	0.25140253	0.25140253	0.25140253	0.5295546
481	G	0.2822216	0.2822216	0.2822216	0.5944719
482	V	0.24944466	0.24944466	0.24944466	0.52543056
483	G	0.18211527	0.18211527	0.18211527	0.38360783
484	L	0.23421542	0.23421542	0.23421542	0.49335164
485	T	0.17560779	0.17560779	0.17560779	0.36990047
486	I	0.19918764	0.19918764	0.19918764	0.41956908
487	P	0.19395754	0.19395754	0.19395754	0.40855238
488	K	0.18121828	0.18121828	0.18121828	0.3817184
489	A	0.19038668	0.19038668	0.19038668	0.40103075
490	E	0.25636837	0.25636837	0.25636837	0.5400146
491	P	0.2849071	0.2849071	0.2849071	0.60012865
492	L	0.25667375	0.25667375	0.25667375	0.5406579
493	V	0.36363468	0.36363468	0.36363468	0.7659605
494	A	0.16341391	0.16341391	0.16341391	0.34421527
495	L	0.35793096	0.35793096	0.35793096	0.7539462
496	C	0.3604676	0.3604676	0.3604676	0.75928944
497	R	0.38722175	0.38722175	0.38722175	0.8156444
498	T	0.3859973	0.3859973	0.3859973	0.8130652
499	R	0.3910124	0.3910124	0.3910124	0.823629
500	Q	0.4214776	0.4214776	0.4214776	0.8878009
501	E	0.4190662	0.4190662	0.4190662	0.88272154
502	M	0.46138477	0.46138477	0.46138477	0.9718614
503	I	0.45769128	0.45769128	0.45769128	0.96408147
504	K	0.4745857	0.4745857	0.4745857	0.99966794
505	V	0.47474337	0.47474337	0.47474337	1.0
506	L	0.46111548	0.46111548	0.46111548	0.9712942
507	S	0.45259577	0.45259577	0.45259577	0.9533483
508	N	0.45031333	0.45031333	0.45031333	0.94854057
509	I	0.43817902	0.43817902	0.43817902	0.9229808
