## Supplementary material for "The N-Terminus of *Sophora tonkinensis* Cytochrome P450s Evolves Neutrally yet Encodes Rich Functional Information: A Protein Language Model Analysis": Dataset S1: StonChr3AG062220.1_residue_importance.csv

position	amino_acid	cosine_similarity	abs_cosine	final_score	final_score_norm
1	M	0.43960255	0.43960255	0.43960255	0.919467
2	E	0.4019725	0.4019725	0.4019725	0.8407604
3	E	0.45300785	0.45300785	0.45300785	0.9475053
4	S	0.457718	0.457718	0.457718	0.95735705
5	G	0.45410058	0.45410058	0.45410058	0.94979084
6	W	0.4747802	0.4747802	0.4747802	0.9930441
7	L	0.4579578	0.4579578	0.4579578	0.95785856
8	L	0.45925444	0.45925444	0.45925444	0.9605706
9	S	0.47682342	0.47682342	0.47682342	0.9973176
10	T	0.46583086	0.46583086	0.46583086	0.9743258
11	S	0.47736323	0.47736323	0.47736323	0.9984467
12	I	0.4680593	0.4680593	0.4680593	0.97898674
13	F	0.4665831	0.4665831	0.4665831	0.9758991
14	L	0.4478923	0.4478923	0.4478923	0.9368057
15	L	0.45321798	0.45321798	0.45321798	0.9479448
16	F	0.4551089	0.4551089	0.4551089	0.9518998
17	L	0.44855678	0.44855678	0.44855678	0.9381955
18	S	0.45118	0.45118	0.45118	0.9436822
19	L	0.44248134	0.44248134	0.44248134	0.9254882
20	S	0.4503509	0.4503509	0.4503509	0.94194806
21	A	0.445883	0.445883	0.445883	0.93260306
22	L	0.4485782	0.4485782	0.4485782	0.93824035
23	I	0.44774523	0.44774523	0.44774523	0.9364981
24	M	0.456792	0.456792	0.456792	0.9554202
25	L	0.4285446	0.4285446	0.4285446	0.8963383
26	K	0.4258064	0.4258064	0.4258064	0.8906111
27	R	0.41590697	0.41590697	0.41590697	0.8699056
28	Q	0.41115734	0.41115734	0.41115734	0.85997134
29	A	0.39453351	0.39453351	0.39453351	0.82520115
30	K	0.43359777	0.43359777	0.43359777	0.90690744
31	H	0.45237458	0.45237458	0.45237458	0.94618076
32	R	0.40052307	0.40052307	0.40052307	0.8377288
33	S	0.38623303	0.38623303	0.38623303	0.80784
34	L	0.2894487	0.2894487	0.2894487	0.6054071
35	P	0.29204535	0.29204535	0.29204535	0.61083823
36	P	0.30091992	0.30091992	0.30091992	0.6294002
37	S	0.22775634	0.22775634	0.22775634	0.47637218
38	P	0.18035828	0.18035828	0.18035828	0.37723503
39	P	0.24821243	0.24821243	0.24821243	0.5191579
40	A	0.15218788	0.15218788	0.15218788	0.3183142
41	L	0.064993076	0.064993076	0.064993076	0.13593867
42	P	0.20590007	0.20590007	0.20590007	0.4306579
43	F	0.083017945	0.083017945	0.083017945	0.17363925
44	I	0.016189054	0.016189054	0.016189054	0.033860814
45	G	0.18233223	0.18233223	0.18233223	0.38136372
46	H	0.046404794	0.046404794	0.046404794	0.09705966
47	L	0.08734249	0.08734249	0.08734249	0.18268442
48	H	0.15543129	0.15543129	0.15543129	0.32509804
49	L	0.26945695	0.26945695	0.26945695	0.5635927
50	I	0.33889225	0.33889225	0.33889225	0.7088226
51	K	0.37887585	0.37887585	0.37887585	0.7924518
52	E	0.35168985	0.35168985	0.35168985	0.73558986
53	P	0.20918879	0.20918879	0.20918879	0.43753654
54	L	0.30630934	0.30630934	0.30630934	0.6406726
55	H	0.104421444	0.104421444	0.104421444	0.21840653
56	R	0.26181287	0.26181287	0.26181287	0.5476044
57	I	0.37034506	0.37034506	0.37034506	0.7746089
58	L	0.2629953	0.2629953	0.2629953	0.55007756
59	H	0.2665675	0.2665675	0.2665675	0.5575491
60	D	0.41525027	0.41525027	0.41525027	0.86853206
61	L	0.38914716	0.38914716	0.38914716	0.8139351
62	S	0.22999623	0.22999623	0.22999623	0.4810571
63	E	0.3716957	0.3716957	0.3716957	0.7774339
64	K	0.37378722	0.37378722	0.37378722	0.7818085
65	Y	0.32123694	0.32123694	0.32123694	0.67189497
66	G	0.22892973	0.22892973	0.22892973	0.47882643
67	H	0.28188595	0.28188595	0.28188595	0.589589
68	I	0.13173854	0.13173854	0.13173854	0.27554262
69	I	0.1054552	0.1054552	0.1054552	0.22056872
70	F	0.22498947	0.22498947	0.22498947	0.47058505
71	L	0.22471112	0.22471112	0.22471112	0.47000283
72	H	0.24927248	0.24927248	0.24927248	0.52137506
73	L	0.21364962	0.21364962	0.21364962	0.44686675
74	G	0.18959847	0.18959847	0.18959847	0.39656168
75	K	0.20593978	0.20593978	0.20593978	0.43074095
76	R	0.16498955	0.16498955	0.16498955	0.34508997
77	N	0.30630097	0.30630097	0.30630097	0.6406551
78	F	0.19899705	0.19899705	0.19899705	0.41621962
79	L	0.08148061	0.08148061	0.08148061	0.17042378
80	V	0.050583143	0.050583143	0.050583143	0.10579904
81	V	0.08433147	0.08433147	0.08433147	0.1763866
82	S	0.02549111	0.02549111	0.02549111	0.053316873
83	S	0.14410797	0.14410797	0.14410797	0.30141434
84	P	0.19613744	0.19613744	0.19613744	0.4102385
85	S	0.34996364	0.34996364	0.34996364	0.73197937
86	A	0.2042961	0.2042961	0.2042961	0.42730305
87	V	0.12712248	0.12712248	0.12712248	0.2658877
88	E	0.28497133	0.28497133	0.28497133	0.5960423
89	E	0.22943178	0.22943178	0.22943178	0.47987652
90	C	0.06302136	0.06302136	0.06302136	0.13181466
91	F	0.05930073	0.05930073	0.05930073	0.12403263
92	S	0.09588394	0.09588394	0.09588394	0.2005496
93	K	0.05559621	0.05559621	0.05559621	0.1162843
94	N	-0.032670878	0.032670878	0.032670878	0.06833398
95	D	-0.0042015677	0.0042015677	0.0042015677	0.008787944
96	L	0.08215984	0.08215984	0.08215984	0.17184445
97	I	-0.010428592	0.010428592	0.010428592	0.021812307
98	F	-0.037369426	0.037369426	0.037369426	0.0781614
99	A	-0.05909978	0.05909978	0.05909978	0.12361232
100	N	0.024890311	0.024890311	0.024890311	0.05206025
101	R	0.071831085	0.071831085	0.071831085	0.15024096
102	P	0.1341364	0.1341364	0.1341364	0.28055793
103	R	0.20406243	0.20406243	0.20406243	0.42681432
104	T	0.09123642	0.09123642	0.09123642	0.1908289
105	L	0.11666695	0.11666695	0.11666695	0.24401908
106	A	0.101820245	0.101820245	0.101820245	0.21296589
107	G	0.14769408	0.14769408	0.14769408	0.30891502
108	K	0.2986156	0.2986156	0.2986156	0.6245805
109	H	0.18841165	0.18841165	0.18841165	0.39407936
110	L	0.2371155	0.2371155	0.2371155	0.4959477
111	N	0.16976804	0.16976804	0.16976804	0.3550846
112	Y	0.19349064	0.19349064	0.19349064	0.40470248
113	N	0.17434877	0.17434877	0.17434877	0.36466563
114	N	0.21428749	0.21428749	0.21428749	0.4482009
115	K	0.20885263	0.20885263	0.20885263	0.43683344
116	T	0.08384062	0.08384062	0.08384062	0.17535995
117	L	0.12388979	0.12388979	0.12388979	0.25912628
118	K	0.097758025	0.097758025	0.097758025	0.20446941
119	F	0.12794854	0.12794854	0.12794854	0.2676155
120	A	0.04630125	0.04630125	0.04630125	0.096843086
121	S	0.12643671	0.12643671	0.12643671	0.26445338
122	Y	0.07939361	0.07939361	0.07939361	0.16605864
123	G	0.14822575	0.14822575	0.14822575	0.31002706
124	D	0.22250208	0.22250208	0.22250208	0.46538246
125	H	0.16312021	0.16312021	0.16312021	0.34118012
126	W	0.093596265	0.093596265	0.093596265	0.19576472
127	R	0.14300252	0.14300252	0.14300252	0.29910222
128	N	0.23217413	0.23217413	0.23217413	0.48561236
129	L	0.11780572	0.11780572	0.11780572	0.24640091
130	R	0.03983221	0.03983221	0.03983221	0.08331253
131	R	0.13833685	0.13833685	0.13833685	0.28934357
132	L	0.14082217	0.14082217	0.14082217	0.2945418
133	T	0.08023788	0.08023788	0.08023788	0.1678245
134	A	0.13105798	0.13105798	0.13105798	0.27411917
135	L	0.21437189	0.21437189	0.21437189	0.44837743
136	E	0.22943978	0.22943978	0.22943978	0.47989324
137	L	0.046467025	0.046467025	0.046467025	0.09718982
138	F	0.028329972	0.028329972	0.028329972	0.0592546
139	S	0.14102365	0.14102365	0.14102365	0.29496324
140	T	0.22153035	0.22153035	0.22153035	0.46334997
141	N	0.23533468	0.23533468	0.23533468	0.49222293
142	R	0.15061228	0.15061228	0.15061228	0.31501868
143	L	0.17481303	0.17481303	0.17481303	0.36563665
144	A	0.28387356	0.28387356	0.28387356	0.59374624
145	F	0.3139724	0.3139724	0.3139724	0.6567006
146	F	0.18827398	0.18827398	0.18827398	0.3937914
147	A	0.22770917	0.22770917	0.22770917	0.47627354
148	R	0.32990813	0.32990813	0.32990813	0.6900315
149	I	0.22327334	0.22327334	0.22327334	0.4669956
150	R	0.10608244	0.10608244	0.10608244	0.22188064
151	E	0.30538005	0.30538005	0.30538005	0.6387289
152	E	0.32468224	0.32468224	0.32468224	0.6791011
153	E	0.17713603	0.17713603	0.17713603	0.3704954
154	V	0.20816837	0.20816837	0.20816837	0.43540224
155	Q	0.34957346	0.34957346	0.34957346	0.73116326
156	L	0.2933614	0.2933614	0.2933614	0.61359084
157	L	0.2372771	0.2372771	0.2372771	0.4962857
158	V	0.3353896	0.3353896	0.3353896	0.70149654
159	K	0.40668607	0.40668607	0.40668607	0.85061926
160	Q	0.41587487	0.41587487	0.41587487	0.8698384
161	I	0.34518468	0.34518468	0.34518468	0.7219838
162	F	0.40792555	0.40792555	0.40792555	0.85321176
163	E	0.42511442	0.42511442	0.42511442	0.8891638
164	E	0.3928171	0.3928171	0.3928171	0.82161117
165	C	0.3646194	0.3646194	0.3646194	0.7626332
166	K	0.36483628	0.36483628	0.36483628	0.7630868
167	G	0.3559215	0.3559215	0.3559215	0.7444408
168	Q	0.36153293	0.36153293	0.36153293	0.75617754
169	V	0.33900204	0.33900204	0.33900204	0.70905226
170	S	0.3859045	0.3859045	0.3859045	0.8071528
171	K	0.3967927	0.3967927	0.3967927	0.82992643
172	I	0.32968733	0.32968733	0.32968733	0.6895697
173	E	0.3263813	0.3263813	0.3263813	0.68265486
174	L	0.24320161	0.24320161	0.24320161	0.5086773
175	R	0.27046478	0.27046478	0.27046478	0.5657006
176	P	0.40633944	0.40633944	0.40633944	0.8498943
177	V	0.3303245	0.3303245	0.3303245	0.6909024
178	L	0.19015336	0.19015336	0.19015336	0.39772227
179	V	0.31329906	0.31329906	0.31329906	0.6552922
180	E	0.34520295	0.34520295	0.34520295	0.722022
181	L	0.20032328	0.20032328	0.20032328	0.41899356
182	S	0.17632636	0.17632636	0.17632636	0.36880192
183	F	0.30298498	0.30298498	0.30298498	0.63371944
184	N	0.30461472	0.30461472	0.30461472	0.6371282
185	I	0.19080903	0.19080903	0.19080903	0.39909366
186	M	0.046098217	0.046098217	0.046098217	0.09641843
187	L	0.18226333	0.18226333	0.18226333	0.3812196
188	R	0.24413973	0.24413973	0.24413973	0.5106395
189	M	0.11128835	0.11128835	0.11128835	0.23276925
190	I	0.22978747	0.22978747	0.22978747	0.48062047
191	S	0.19557983	0.19557983	0.19557983	0.40907222
192	G	0.2262937	0.2262937	0.2262937	0.47331294
193	K	0.32399657	0.32399657	0.32399657	0.677667
194	R	0.28551468	0.28551468	0.28551468	0.59717876
195	Y	0.32963386	0.32963386	0.32963386	0.6894579
196	Y	0.3696861	0.3696861	0.3696861	0.7732306
197	G	0.3784155	0.3784155	0.3784155	0.7914889
198	K	0.39345026	0.39345026	0.39345026	0.8229354
199	D	0.4065797	0.4065797	0.4065797	0.8503968
200	V	0.3758531	0.3758531	0.3758531	0.7861294
201	V	0.3697127	0.3697127	0.3697127	0.7732863
202	T	0.40900806	0.40900806	0.40900806	0.8554759
203	Q	0.4207486	0.4207486	0.4207486	0.88003224
204	E	0.3879438	0.3879438	0.3879438	0.8114182
205	G	0.39431274	0.39431274	0.39431274	0.8247394
206	K	0.44709086	0.44709086	0.44709086	0.9351294
207	E	0.41667533	0.41667533	0.41667533	0.87151265
208	F	0.3274732	0.3274732	0.3274732	0.68493867
209	Q	0.4238804	0.4238804	0.4238804	0.88658273
210	I	0.39337605	0.39337605	0.39337605	0.8227802
211	L	0.32434666	0.32434666	0.32434666	0.67839926
212	M	0.32597718	0.32597718	0.32597718	0.6818096
213	K	0.4036261	0.4036261	0.4036261	0.8442191
214	E	0.36646414	0.36646414	0.36646414	0.7664916
215	F	0.32932672	0.32932672	0.32932672	0.6888155
216	I	0.28959122	0.28959122	0.28959122	0.6057052
217	E	0.32179293	0.32179293	0.32179293	0.6730579
218	L	0.3088981	0.3088981	0.3088981	0.6460872
219	E	0.28615305	0.28615305	0.28615305	0.59851396
220	G	0.2063958	0.2063958	0.2063958	0.43169478
221	S	0.27476144	0.27476144	0.27476144	0.5746874
222	G	0.23934875	0.23934875	0.23934875	0.50061876
223	N	0.14494228	0.14494228	0.14494228	0.3031594
224	L	0.17892215	0.17892215	0.17892215	0.37423122
225	N	0.11563825	0.11563825	0.11563825	0.24186745
226	D	0.10861548	0.10861548	0.10861548	0.22717872
227	F	0.15224154	0.15224154	0.15224154	0.31842643
228	F	0.10273936	0.10273936	0.10273936	0.21488829
229	P	0.17592156	0.17592156	0.17592156	0.36795524
230	I	0.19305472	0.19305472	0.19305472	0.40379074
231	L	0.18693651	0.18693651	0.18693651	0.39099398
232	Q	0.26109874	0.26109874	0.26109874	0.54611075
233	W	0.2506983	0.2506983	0.2506983	0.52435726
234	I	0.19953984	0.19953984	0.19953984	0.4173549
235	D	0.20853461	0.20853461	0.20853461	0.43616828
236	F	0.24234557	0.24234557	0.24234557	0.50688684
237	Q	0.11720423	0.11720423	0.11720423	0.24514283
238	G	0.23250967	0.23250967	0.23250967	0.4863142
239	M	0.31932518	0.31932518	0.31932518	0.6678964
240	E	0.33539668	0.33539668	0.33539668	0.7015113
241	K	0.32475346	0.32475346	0.32475346	0.6792501
242	R	0.32668006	0.32668006	0.32668006	0.68327975
243	M	0.28252763	0.28252763	0.28252763	0.5909311
244	V	0.39443344	0.39443344	0.39443344	0.8249918
245	K	0.3857772	0.3857772	0.3857772	0.80688655
246	L	0.31680915	0.31680915	0.31680915	0.6626339
247	M	0.30212012	0.30212012	0.30212012	0.6319105
248	S	0.39311936	0.39311936	0.39311936	0.82224333
249	K	0.40659168	0.40659168	0.40659168	0.85042185
250	M	0.33757842	0.33757842	0.33757842	0.7060746
251	D	0.31677073	0.31677073	0.31677073	0.66255355
252	R	0.3664547	0.3664547	0.3664547	0.76647186
253	F	0.35401392	0.35401392	0.35401392	0.7404509
254	F	0.27940464	0.27940464	0.27940464	0.5843991
255	Q	0.40498698	0.40498698	0.40498698	0.84706545
256	N	0.39325538	0.39325538	0.39325538	0.8225278
257	L	0.36270362	0.36270362	0.36270362	0.75862616
258	L	0.3499385	0.3499385	0.3499385	0.7319268
259	D	0.42238435	0.42238435	0.42238435	0.8834536
260	E	0.40820748	0.40820748	0.40820748	0.8538014
261	Q	0.37764785	0.37764785	0.37764785	0.7898833
262	R	0.39311364	0.39311364	0.39311364	0.82223135
263	R	0.4275419	0.4275419	0.4275419	0.8942411
264	N	0.42715928	0.42715928	0.42715928	0.8934408
265	R	0.36687362	0.36687362	0.36687362	0.76734805
266	S	0.39355296	0.39355296	0.39355296	0.8231502
267	M	0.42691764	0.42691764	0.42691764	0.8929354
268	S	0.39449215	0.39449215	0.39449215	0.8251146
269	A	0.3678828	0.3678828	0.3678828	0.76945883
270	R	0.38561365	0.38561365	0.38561365	0.8065445
271	S	0.37673306	0.37673306	0.37673306	0.78796995
272	D	0.3877909	0.3877909	0.3877909	0.81109834
273	Q	0.4190148	0.4190148	0.4190148	0.8764059
274	G	0.41638198	0.41638198	0.41638198	0.87089914
275	N	0.4264619	0.4264619	0.4264619	0.89198214
276	T	0.39990237	0.39990237	0.39990237	0.8364306
277	T	0.34819397	0.34819397	0.34819397	0.728278
278	L	0.24755196	0.24755196	0.24755196	0.5177764
279	I	0.2692938	0.2692938	0.2692938	0.56325144
280	D	0.36707044	0.36707044	0.36707044	0.76775974
281	V	0.38052243	0.38052243	0.38052243	0.79589576
282	L	0.22206922	0.22206922	0.22206922	0.4644771
283	L	0.33129618	0.33129618	0.33129618	0.69293475
284	D	0.39912498	0.39912498	0.39912498	0.8348046
285	K	0.41992408	0.41992408	0.41992408	0.8783077
286	Q	0.34807736	0.34807736	0.34807736	0.7280341
287	D	0.39848694	0.39848694	0.39848694	0.8334701
288	S	0.4193191	0.4193191	0.4193191	0.87704235
289	E	0.3773356	0.3773356	0.3773356	0.7892302
290	P	0.3880427	0.3880427	0.3880427	0.811625
291	E	0.3973632	0.3973632	0.3973632	0.83111966
292	L	0.38907918	0.38907918	0.38907918	0.81379294
293	Y	0.3243686	0.3243686	0.3243686	0.6784451
294	T	0.4019271	0.4019271	0.4019271	0.8406655
295	H	0.40721866	0.40721866	0.40721866	0.85173327
296	E	0.41293317	0.41293317	0.41293317	0.8636856
297	T	0.28315783	0.28315783	0.28315783	0.5922492
298	I	0.32319245	0.32319245	0.32319245	0.6759851
299	K	0.26651227	0.26651227	0.26651227	0.5574336
300	G	0.27750447	0.27750447	0.27750447	0.5804247
301	V	0.24976577	0.24976577	0.24976577	0.5224068
302	I	0.26304117	0.26304117	0.26304117	0.55017346
303	L	0.22109035	0.22109035	0.22109035	0.46242967
304	A	0.26114696	0.26114696	0.26114696	0.5462116
305	M	0.25821388	0.25821388	0.25821388	0.5400768
306	L	0.18687183	0.18687183	0.18687183	0.39085868
307	I	0.17386663	0.17386663	0.17386663	0.36365718
308	A	0.1733516	0.1733516	0.1733516	0.36257994
309	G	0.2528775	0.2528775	0.2528775	0.5289153
310	T	0.16124196	0.16124196	0.16124196	0.33725157
311	E	0.17480683	0.17480683	0.17480683	0.36562368
312	T	0.14721124	0.14721124	0.14721124	0.3079051
313	A	0.08493788	0.08493788	0.08493788	0.17765495
314	S	0.13290337	0.13290337	0.13290337	0.27797896
315	T	0.19383976	0.19383976	0.19383976	0.4054327
316	T	0.18946844	0.18946844	0.18946844	0.39628974
317	M	0.25014508	0.25014508	0.25014508	0.52320015
318	E	0.19657324	0.19657324	0.19657324	0.41115004
319	W	0.14568935	0.14568935	0.14568935	0.30472195
320	A	0.1439026	0.1439026	0.1439026	0.3009848
321	L	0.1058096	0.1058096	0.1058096	0.22130997
322	S	0.10526619	0.10526619	0.10526619	0.22017339
323	L	0.08876907	0.08876907	0.08876907	0.18566823
324	L	0.23231041	0.23231041	0.23231041	0.48589742
325	L	0.13747834	0.13747834	0.13747834	0.2875479
326	N	0.23362288	0.23362288	0.23362288	0.48864257
327	H	0.3695548	0.3695548	0.3695548	0.77295595
328	P	0.36783263	0.36783263	0.36783263	0.7693539
329	E	0.41833338	0.41833338	0.41833338	0.8749806
330	A	0.3400077	0.3400077	0.3400077	0.71115565
331	M	0.32453144	0.32453144	0.32453144	0.67878574
332	N	0.44248617	0.44248617	0.44248617	0.9254983
333	K	0.44562232	0.44562232	0.44562232	0.93205786
334	T	0.35105494	0.35105494	0.35105494	0.73426193
335	R	0.3849196	0.3849196	0.3849196	0.8050928
336	V	0.45206845	0.45206845	0.45206845	0.9455405
337	E	0.39382607	0.39382607	0.39382607	0.82372147
338	I	0.3195405	0.3195405	0.3195405	0.66834676
339	S	0.4005509	0.4005509	0.4005509	0.83778703
340	T	0.44033778	0.44033778	0.44033778	0.9210048
341	Y	0.41705284	0.41705284	0.41705284	0.87230223
342	I	0.35096607	0.35096607	0.35096607	0.734076
343	G	0.4072986	0.4072986	0.4072986	0.8519004
344	K	0.39549616	0.39549616	0.39549616	0.8272146
345	D	0.37204835	0.37204835	0.37204835	0.7781715
346	Q	0.38894853	0.38894853	0.38894853	0.81351966
347	L	0.36603457	0.36603457	0.36603457	0.7655931
348	L	0.3046277	0.3046277	0.3046277	0.6371553
349	K	0.37225184	0.37225184	0.37225184	0.77859706
350	E	0.2639655	0.2639655	0.2639655	0.55210674
351	A	0.33798832	0.33798832	0.33798832	0.70693195
352	D	0.36421165	0.36421165	0.36421165	0.7617803
353	T	0.365853	0.365853	0.365853	0.7652134
354	T	0.3842225	0.3842225	0.3842225	0.80363476
355	K	0.399178	0.399178	0.399178	0.83491546
356	L	0.22755815	0.22755815	0.22755815	0.47595766
357	K	0.34471092	0.34471092	0.34471092	0.72099286
358	Y	0.2500675	0.2500675	0.2500675	0.5230379
359	L	0.16222358	0.16222358	0.16222358	0.33930472
360	Q	0.3125131	0.3125131	0.3125131	0.6536483
361	N	0.23157834	0.23157834	0.23157834	0.4843662
362	V	0.15166624	0.15166624	0.15166624	0.31722313
363	I	0.18881294	0.18881294	0.18881294	0.39491868
364	T	0.28408295	0.28408295	0.28408295	0.59418416
365	E	0.101772316	0.101772316	0.101772316	0.21286565
366	T	0.056866053	0.056866053	0.056866053	0.118940294
367	L	0.038487118	0.038487118	0.038487118	0.08049915
368	R	0.15023535	0.15023535	0.15023535	0.3142303
369	L	0.048150517	0.048150517	0.048150517	0.100710995
370	Y	0.09453881	0.09453881	0.09453881	0.19773613
371	P	0.13857904	0.13857904	0.13857904	0.28985012
372	V	0.0685797	0.0685797	0.0685797	0.14344041
373	A	0.10772269	0.10772269	0.10772269	0.22531138
374	P	0.15622567	0.15622567	0.15622567	0.32675958
375	F	0.14553279	0.14553279	0.14553279	0.30439448
376	L	0.11872432	0.11872432	0.11872432	0.24832223
377	V	0.06956095	0.06956095	0.06956095	0.14549278
378	P	0.15849715	0.15849715	0.15849715	0.33151057
379	H	0.09649627	0.09649627	0.09649627	0.20183034
380	E	0.20919941	0.20919941	0.20919941	0.43755877
381	S	0.04490282	0.04490282	0.04490282	0.09391815
382	S	0.20483373	0.20483373	0.20483373	0.42842755
383	N	0.2743802	0.2743802	0.2743802	0.57389003
384	D	0.29323405	0.29323405	0.29323405	0.6133245
385	C	0.17796285	0.17796285	0.17796285	0.37222478
386	K	0.27683097	0.27683097	0.27683097	0.57901603
387	V	0.23139523	0.23139523	0.23139523	0.48398325
388	C	0.24723421	0.24723421	0.24723421	0.51711184
389	G	0.27999744	0.27999744	0.27999744	0.585639
390	F	0.26208717	0.26208717	0.26208717	0.5481781
391	D	0.28949222	0.28949222	0.28949222	0.60549814
392	I	0.16096903	0.16096903	0.16096903	0.33668074
393	P	0.1766028	0.1766028	0.1766028	0.3693801
394	R	0.16140632	0.16140632	0.16140632	0.33759534
395	G	0.17718504	0.17718504	0.17718504	0.37059793
396	T	0.07882639	0.07882639	0.07882639	0.16487224
397	T	0.2616744	0.2616744	0.2616744	0.54731476
398	L	0.17010973	0.17010973	0.17010973	0.3557993
399	L	0.18809183	0.18809183	0.18809183	0.3934104
400	V	0.12422174	0.12422174	0.12422174	0.25982058
401	N	0.08907001	0.08907001	0.08907001	0.18629767
402	L	0.062331863	0.062331863	0.062331863	0.13037251
403	W	0.18592392	0.18592392	0.18592392	0.38887605
404	T	0.18117708	0.18117708	0.18117708	0.37894762
405	L	0.23754999	0.23754999	0.23754999	0.49685645
406	H	0.11306006	0.11306006	0.11306006	0.23647495
407	R	0.24737567	0.24737567	0.24737567	0.5174077
408	D	0.3325588	0.3325588	0.3325588	0.69557565
409	S	0.3410514	0.3410514	0.3410514	0.7133387
410	K	0.37826762	0.37826762	0.37826762	0.7911796
411	W	0.3534387	0.3534387	0.3534387	0.7392478
412	W	0.28773916	0.28773916	0.28773916	0.60183144
413	V	0.34261334	0.34261334	0.34261334	0.7166056
414	D	0.30841973	0.30841973	0.30841973	0.6450867
415	P	0.24929649	0.24929649	0.24929649	0.52142525
416	T	0.28057003	0.28057003	0.28057003	0.58683664
417	T	0.3185111	0.3185111	0.3185111	0.66619366
418	F	0.18998042	0.18998042	0.18998042	0.39736056
419	M	0.3121825	0.3121825	0.3121825	0.6529568
420	P	0.1364258	0.1364258	0.1364258	0.28534642
421	E	0.26969656	0.26969656	0.26969656	0.5640938
422	R	0.2136392	0.2136392	0.2136392	0.44684497
423	F	0.26208636	0.26208636	0.26208636	0.5481764
424	E	0.32093847	0.32093847	0.32093847	0.6712707
425	G	0.40364942	0.40364942	0.40364942	0.84426785
426	G	0.4455114	0.4455114	0.4455114	0.9318258
427	D	0.44106945	0.44106945	0.44106945	0.9225351
428	N	0.45933712	0.45933712	0.45933712	0.9607435
429	S	0.47227094	0.47227094	0.47227094	0.9877957
430	E	0.47810587	0.47810587	0.47810587	1.0
431	I	0.45471507	0.45471507	0.45471507	0.9510761
432	Y	0.4399103	0.4399103	0.4399103	0.92011064
433	N	0.4412399	0.4412399	0.4412399	0.9228916
434	M	0.38856766	0.38856766	0.38856766	0.81272304
435	I	0.2970256	0.2970256	0.2970256	0.62125486
436	P	0.30098435	0.30098435	0.30098435	0.62953496
437	F	0.21440914	0.21440914	0.21440914	0.44845536
438	G	0.1776987	0.1776987	0.1776987	0.37167227
439	I	0.22445838	0.22445838	0.22445838	0.46947423
440	G	0.21464728	0.21464728	0.21464728	0.44895345
441	R	0.15978004	0.15978004	0.15978004	0.33419386
442	R	0.11682661	0.11682661	0.11682661	0.24435301
443	A	0.11582328	0.11582328	0.11582328	0.24225445
444	C	0.21445909	0.21445909	0.21445909	0.44855982
445	P	0.08254092	0.08254092	0.08254092	0.17264152
446	G	0.20974196	0.20974196	0.20974196	0.43869355
447	A	0.1746299	0.1746299	0.1746299	0.3652536
448	G	0.19357893	0.19357893	0.19357893	0.40488717
449	L	0.17222558	0.17222558	0.17222558	0.36022478
450	A	0.17336139	0.17336139	0.17336139	0.36260042
451	K	0.27030045	0.27030045	0.27030045	0.5653569
452	R	0.20043686	0.20043686	0.20043686	0.41923112
453	V	0.17592958	0.17592958	0.17592958	0.36797202
454	M	0.17140387	0.17140387	0.17140387	0.35850608
455	V	0.20131755	0.20131755	0.20131755	0.42107317
456	L	0.22065112	0.22065112	0.22065112	0.461511
457	V	0.19032887	0.19032887	0.19032887	0.39808938
458	L	0.2086436	0.2086436	0.2086436	0.43639624
459	G	0.11552352	0.11552352	0.11552352	0.24162748
460	A	0.16856493	0.16856493	0.16856493	0.3525682
461	L	0.2214165	0.2214165	0.2214165	0.46311188
462	I	0.22709714	0.22709714	0.22709714	0.4749934
463	Q	0.218904	0.218904	0.218904	0.45785674
464	S	0.30202967	0.30202967	0.30202967	0.6317213
465	F	0.22950761	0.22950761	0.22950761	0.48003513
466	E	0.3681075	0.3681075	0.3681075	0.7699288
467	W	0.19257317	0.19257317	0.19257317	0.40278354
468	D	0.40572762	0.40572762	0.40572762	0.8486146
469	K	0.30967996	0.30967996	0.30967996	0.64772254
470	I	0.38016582	0.38016582	0.38016582	0.79514986
471	G	0.3893006	0.3893006	0.3893006	0.8142561
472	D	0.40040034	0.40040034	0.40040034	0.83747214
473	E	0.37962535	0.37962535	0.37962535	0.7940194
474	E	0.36554298	0.36554298	0.36554298	0.76456493
475	I	0.31266046	0.31266046	0.31266046	0.65395653
476	N	0.3275729	0.3275729	0.3275729	0.6851472
477	M	0.22470732	0.22470732	0.22470732	0.4699949
478	S	0.31117275	0.31117275	0.31117275	0.6508449
479	E	0.24906842	0.24906842	0.24906842	0.5209483
480	G	0.26777905	0.26777905	0.26777905	0.56008315
481	S	0.28799498	0.28799498	0.28799498	0.60236657
482	G	0.213848	0.213848	0.213848	0.44728166
483	V	0.23927802	0.23927802	0.23927802	0.50047076
484	T	0.19203103	0.19203103	0.19203103	0.4016496
485	I	0.1740042	0.1740042	0.1740042	0.36394492
486	P	0.18624741	0.18624741	0.18624741	0.38955265
487	K	0.16445705	0.16445705	0.16445705	0.34397623
488	A	0.1719414	0.1719414	0.1719414	0.35963038
489	E	0.2511589	0.2511589	0.2511589	0.52532065
490	P	0.27707043	0.27707043	0.27707043	0.5795169
491	L	0.23425987	0.23425987	0.23425987	0.4899749
492	V	0.35191914	0.35191914	0.35191914	0.7360695
493	A	0.15128046	0.15128046	0.15128046	0.31641623
494	L	0.35632387	0.35632387	0.35632387	0.74528235
495	C	0.3422519	0.3422519	0.3422519	0.7158496
496	K	0.40277234	0.40277234	0.40277234	0.84243333
497	P	0.37961605	0.37961605	0.37961605	0.79399997
498	R	0.3830173	0.3830173	0.3830173	0.80111396
499	Q	0.42539337	0.42539337	0.42539337	0.8897472
500	S	0.42215872	0.42215872	0.42215872	0.88298166
501	M	0.45883757	0.45883757	0.45883757	0.9596987
502	I	0.44765297	0.44765297	0.44765297	0.9363051
503	Q	0.45856094	0.45856094	0.45856094	0.9591201
504	V	0.46387836	0.46387836	0.46387836	0.9702419
505	L	0.45216364	0.45216364	0.45216364	0.94573957
506	S	0.43841836	0.43841836	0.43841836	0.9169901
507	N	0.4443551	0.4443551	0.4443551	0.9294073
508	I	0.43139485	0.43139485	0.43139485	0.9022998
