## Supplementary material for "The N-Terminus of *Sophora tonkinensis* Cytochrome P450s Evolves Neutrally yet Encodes Rich Functional Information: A Protein Language Model Analysis": Dataset S1: StonChr3AG062980.1_residue_importance.csv

position	amino_acid	cosine_similarity	abs_cosine	final_score	final_score_norm
1	M	0.5384303	0.5384303	0.5384303	0.93683285
2	L	0.5092264	0.5092264	0.5092264	0.88602
3	L	0.5384287	0.5384287	0.5384287	0.93683016
4	P	0.5713426	0.5713426	0.5713426	0.99409807
5	A	0.5661176	0.5661176	0.5661176	0.9850069
6	S	0.5747346	0.5747346	0.5747346	1.0
7	L	0.55017143	0.55017143	0.55017143	0.9572617
8	L	0.5476303	0.5476303	0.5476303	0.95284027
9	L	0.5409474	0.5409474	0.5409474	0.9412124
10	I	0.5404209	0.5404209	0.5404209	0.94029635
11	C	0.55243397	0.55243397	0.55243397	0.96119833
12	S	0.53051937	0.53051937	0.53051937	0.9230684
13	L	0.522426	0.522426	0.522426	0.9089865
14	F	0.5278286	0.5278286	0.5278286	0.9183866
15	L	0.52364206	0.52364206	0.52364206	0.91110235
16	M	0.55456567	0.55456567	0.55456567	0.96490735
17	Y	0.55141467	0.55141467	0.55141467	0.9594248
18	L	0.54501	0.54501	0.54501	0.94828105
19	F	0.53961617	0.53961617	0.53961617	0.93889624
20	L	0.53357244	0.53357244	0.53357244	0.92838055
21	W	0.5153619	0.5153619	0.5153619	0.89669544
22	L	0.5016649	0.5016649	0.5016649	0.8728635
23	R	0.49391222	0.49391222	0.49391222	0.8593744
24	L	0.49297523	0.49297523	0.49297523	0.8577441
25	C	0.5211236	0.5211236	0.5211236	0.90672034
26	N	0.5280339	0.5280339	0.5280339	0.91874385
27	K	0.4705013	0.4705013	0.4705013	0.81864095
28	R	0.39329597	0.39329597	0.39329597	0.6843088
29	L	0.21892656	0.21892656	0.21892656	0.38091764
30	P	0.14527033	0.14527033	0.14527033	0.2527607
31	P	0.23449767	0.23449767	0.23449767	0.40801033
32	G	0.17938372	0.17938372	0.17938372	0.31211573
33	S	0.10392615	0.10392615	0.10392615	0.1808246
34	L	0.13876688	0.13876688	0.13876688	0.24144514
35	G	0.0062363283	0.0062363283	0.0062363283	0.0108507965
36	W	0.054990716	0.054990716	0.054990716	0.095680185
37	P	0.11215766	0.11215766	0.11215766	0.19514686
38	Y	-0.04699915	0.04699915	0.04699915	0.08177539
39	L	0.050721385	0.050721385	0.050721385	0.08825184
40	G	0.13622148	0.13622148	0.13622148	0.23701632
41	E	-0.030517502	0.030517502	0.030517502	0.05309842
42	T	-0.0420622	0.0420622	0.0420622	0.07318543
43	L	0.1703437	0.1703437	0.1703437	0.2963867
44	K	0.35186097	0.35186097	0.35186097	0.6122147
45	L	0.15714946	0.15714946	0.15714946	0.2734296
46	Y	0.19753057	0.19753057	0.19753057	0.34369004
47	T	0.324793	0.324793	0.324793	0.5651182
48	E	0.39346972	0.39346972	0.39346972	0.68461114
49	N	0.32735422	0.32735422	0.32735422	0.56957453
50	P	0.2029447	0.2029447	0.2029447	0.35311025
51	N	0.2119484	0.2119484	0.2119484	0.3687761
52	T	0.4138628	0.4138628	0.4138628	0.7200937
53	F	0.18404885	0.18404885	0.18404885	0.32023275
54	F	-0.011558727	0.011558727	0.011558727	0.020111416
55	S	0.37032995	0.37032995	0.37032995	0.64434946
56	N	0.43875864	0.43875864	0.43875864	0.7634108
57	R	0.09922894	0.09922894	0.09922894	0.17265175
58	Q	0.30925176	0.30925176	0.30925176	0.5380775
59	K	0.45949402	0.45949402	0.45949402	0.799489
60	R	0.2461558	0.2461558	0.2461558	0.42829472
61	Y	0.19260393	0.19260393	0.19260393	0.33511803
62	G	0.13888901	0.13888901	0.13888901	0.24165764
63	D	0.29485124	0.29485124	0.29485124	0.5130215
64	I	0.06732295	0.06732295	0.06732295	0.11713745
65	F	-0.063569024	0.063569024	0.063569024	0.11060587
66	K	0.056695353	0.056695353	0.056695353	0.09864614
67	T	-0.09087471	0.09087471	0.09087471	0.15811594
68	R	-0.02560163	0.02560163	0.02560163	0.04454513
69	I	-0.08560066	0.08560066	0.08560066	0.14893945
70	L	-0.18854184	0.18854184	0.18854184	0.32805026
71	G	0.10877177	0.10877177	0.10877177	0.18925564
72	Y	0.044498898	0.044498898	0.044498898	0.07742512
73	P	0.18014593	0.18014593	0.18014593	0.31344193
74	C	-0.010182226	0.010182226	0.010182226	0.017716395
75	V	-0.052996498	0.052996498	0.052996498	0.092210375
76	M	-0.20245363	0.20245363	0.20245363	0.35225585
77	I	0.04245828	0.04245828	0.04245828	0.073874585
78	T	-0.03812527	0.03812527	0.03812527	0.06633543
79	S	0.04118489	0.04118489	0.04118489	0.07165897
80	P	0.1481392	0.1481392	0.1481392	0.25775233
81	E	0.39015228	0.39015228	0.39015228	0.67883897
82	A	0.16039947	0.16039947	0.16039947	0.27908438
83	T	0.0055079143	0.0055079143	0.0055079143	0.009583404
84	R	0.26618254	0.26618254	0.26618254	0.4631399
85	K	0.33234137	0.33234137	0.33234137	0.5782519
86	V	-0.0044990643	0.0044990643	0.0044990643	0.007828073
87	L	-0.1525363	0.1525363	0.1525363	0.265403
88	V	-0.043917123	0.043917123	0.043917123	0.07641287
89	T	0.09655897	0.09655897	0.09655897	0.16800618
90	Q	0.02002383	0.02002383	0.02002383	0.034840133
91	A	-0.06469792	0.06469792	0.06469792	0.11257008
92	H	0.12023046	0.12023046	0.12023046	0.20919299
93	L	-0.057456054	0.057456054	0.057456054	0.09996971
94	F	0.0053704907	0.0053704907	0.0053704907	0.0093442965
95	K	0.10985934	0.10985934	0.10985934	0.19114794
96	P	-0.04587804	0.04587804	0.04587804	0.07982474
97	T	0.02264198	0.02264198	0.02264198	0.039395537
98	Y	-0.018621758	0.018621758	0.018621758	0.03240062
99	P	-0.061730865	0.061730865	0.061730865	0.1074076
100	A	0.115539685	0.115539685	0.115539685	0.20103136
101	S	-0.020250676	0.020250676	0.020250676	0.035234828
102	K	-0.061534055	0.061534055	0.061534055	0.107065156
103	E	0.046647187	0.046647187	0.046647187	0.081163004
104	K	0.12410061	0.12410061	0.12410061	0.2159268
105	M	0.018245127	0.018245127	0.018245127	0.031745307
106	I	0.019646753	0.019646753	0.019646753	0.034184042
107	G	0.081896305	0.081896305	0.081896305	0.14249413
108	P	0.23148425	0.23148425	0.23148425	0.40276718
109	E	0.14797696	0.14797696	0.14797696	0.25747007
110	A	-0.10752824	0.10752824	0.10752824	0.18709198
111	V	-0.091587305	0.091587305	0.091587305	0.15935582
112	F	-0.15624008	0.15624008	0.15624008	0.27184734
113	F	-0.13872063	0.13872063	0.13872063	0.24136467
114	Q	0.029946942	0.029946942	0.029946942	0.052105684
115	H	0.11028946	0.11028946	0.11028946	0.19189632
116	A	0.030949783	0.030949783	0.030949783	0.05385056
117	G	0.19302948	0.19302948	0.19302948	0.33585843
118	E	0.30920318	0.30920318	0.30920318	0.53799295
119	Y	0.11645347	0.11645347	0.11645347	0.20262128
120	H	0.012803927	0.012803927	0.012803927	0.022277981
121	S	0.2156514	0.2156514	0.2156514	0.37521908
122	M	0.30680797	0.30680797	0.30680797	0.53382546
123	I	0.028096216	0.028096216	0.028096216	0.048885547
124	K	-0.05406704	0.05406704	0.05406704	0.09407306
125	K	0.30134818	0.30134818	0.30134818	0.5243258
126	L	0.16395408	0.16395408	0.16395408	0.28526917
127	V	0.033755034	0.033755034	0.033755034	0.05873151
128	R	0.100788	0.100788	0.100788	0.1753644
129	A	0.33825812	0.33825812	0.33825812	0.58854663
130	T	0.16058558	0.16058558	0.16058558	0.27940822
131	F	0.018375272	0.018375272	0.018375272	0.03197175
132	L	0.14944904	0.14944904	0.14944904	0.26003137
133	P	0.20997043	0.20997043	0.20997043	0.36533457
134	S	0.34112686	0.34112686	0.34112686	0.59353805
135	A	0.23804943	0.23804943	0.23804943	0.41419017
136	I	0.13407291	0.13407291	0.13407291	0.23327795
137	K	0.3011163	0.3011163	0.3011163	0.5239223
138	K	0.44231513	0.44231513	0.44231513	0.7695989
139	S	0.34980136	0.34980136	0.34980136	0.6086311
140	V	0.28935218	0.28935218	0.28935218	0.50345355
141	T	0.45726624	0.45726624	0.45726624	0.7956128
142	E	0.48206347	0.48206347	0.48206347	0.83875835
143	V	0.25673944	0.25673944	0.25673944	0.44670954
144	E	0.337895	0.337895	0.337895	0.5879148
145	D	0.48511478	0.48511478	0.48511478	0.84406745
146	I	0.4329108	0.4329108	0.4329108	0.753236
147	V	0.30966544	0.30966544	0.30966544	0.53879726
148	L	0.45368466	0.45368466	0.45368466	0.7893811
149	K	0.50148463	0.50148463	0.50148463	0.8725499
150	L	0.3908613	0.3908613	0.3908613	0.68007267
151	L	0.3833195	0.3833195	0.3833195	0.6669504
152	P	0.4791905	0.4791905	0.4791905	0.83375955
153	T	0.45677078	0.45677078	0.45677078	0.79475075
154	W	0.31287646	0.31287646	0.31287646	0.54438424
155	A	0.3962423	0.3962423	0.3962423	0.6894352
156	N	0.41081578	0.41081578	0.41081578	0.71479213
157	T	0.41942975	0.41942975	0.41942975	0.72977984
158	T	0.41664302	0.41664302	0.41664302	0.7249311
159	I	0.28029227	0.28029227	0.28029227	0.4876899
160	N	0.22059289	0.22059289	0.22059289	0.38381693
161	A	0.18500915	0.18500915	0.18500915	0.32190362
162	L	0.19585092	0.19585092	0.19585092	0.34076756
163	H	0.41395453	0.41395453	0.41395453	0.72025335
164	E	0.2816948	0.2816948	0.2816948	0.49013022
165	M	0.057196267	0.057196267	0.057196267	0.099517696
166	K	0.031803463	0.031803463	0.031803463	0.05533591
167	R	0.35811028	0.35811028	0.35811028	0.62308806
168	Y	0.20326173	0.20326173	0.20326173	0.3536619
169	A	-0.018123414	0.018123414	0.018123414	0.031533536
170	F	0.1578889	0.1578889	0.1578889	0.2747162
171	E	0.46468666	0.46468666	0.46468666	0.80852383
172	V	0.13776395	0.13776395	0.13776395	0.2397001
173	A	-0.11545392	0.11545392	0.11545392	0.20088214
174	A	0.24581367	0.24581367	0.24581367	0.42769942
175	L	0.3991212	0.3991212	0.3991212	0.6944443
176	S	0.18786749	0.18786749	0.18786749	0.32687694
177	A	0.10867151	0.10867151	0.10867151	0.18908119
178	F	0.04305949	0.04305949	0.04305949	0.07492065
179	G	0.24124934	0.24124934	0.24124934	0.41975778
180	E	0.48852643	0.48852643	0.48852643	0.8500035
181	I	0.47458938	0.47458938	0.47458938	0.8257539
182	M	0.5060152	0.5060152	0.5060152	0.8804327
183	E	0.5018263	0.5018263	0.5018263	0.8731443
184	H	0.540507	0.540507	0.540507	0.94044626
185	E	0.5263587	0.5263587	0.5263587	0.9158291
186	M	0.5317895	0.5317895	0.5317895	0.9252783
187	E	0.5069316	0.5069316	0.5069316	0.88202727
188	E	0.5055838	0.5055838	0.5055838	0.8796822
189	I	0.41402188	0.41402188	0.41402188	0.72037053
190	K	0.3279657	0.3279657	0.3279657	0.5706385
191	D	0.4580608	0.4580608	0.4580608	0.7969953
192	L	0.35219648	0.35219648	0.35219648	0.61279845
193	Y	0.12236602	0.12236602	0.12236602	0.21290873
194	R	0.32397282	0.32397282	0.32397282	0.56369114
195	R	0.37507007	0.37507007	0.37507007	0.65259695
196	L	0.15158801	0.15158801	0.15158801	0.26375306
197	E	0.025919842	0.025919842	0.025919842	0.0450988
198	N	0.24589272	0.24589272	0.24589272	0.42783695
199	G	0.11066762	0.11066762	0.11066762	0.1925543
200	Y	-0.027768778	0.027768778	0.027768778	0.048315823
201	N	0.025938869	0.025938869	0.025938869	0.045131903
202	S	0.00907366	0.00907366	0.00907366	0.015787564
203	F	0.07281938	0.07281938	0.07281938	0.12670088
204	P	0.14260876	0.14260876	0.14260876	0.24812976
205	I	0.25560886	0.25560886	0.25560886	0.4447424
206	H	0.3195749	0.3195749	0.3195749	0.55603904
207	F	0.20425121	0.20425121	0.20425121	0.35538352
208	P	0.19784264	0.19784264	0.19784264	0.34423304
209	G	0.17152445	0.17152445	0.17152445	0.29844114
210	T	0.0899332	0.0899332	0.0899332	0.15647778
211	P	0.27167264	0.27167264	0.27167264	0.4726923
212	Y	0.14809194	0.14809194	0.14809194	0.25767013
213	W	0.25058368	0.25058368	0.25058368	0.43599892
214	K	0.3609256	0.3609256	0.3609256	0.62798655
215	S	0.066176	0.066176	0.066176	0.11514183
216	M	0.1712395	0.1712395	0.1712395	0.29794532
217	K	0.34840867	0.34840867	0.34840867	0.6062079
218	A	0.29064786	0.29064786	0.29064786	0.5057079
219	R	0.19932552	0.19932552	0.19932552	0.34681314
220	K	0.44473812	0.44473812	0.44473812	0.77381474
221	V	0.426881	0.426881	0.426881	0.7427445
222	L	0.18443789	0.18443789	0.18443789	0.32090965
223	N	0.30785796	0.30785796	0.30785796	0.53565234
224	E	0.45011225	0.45011225	0.45011225	0.78316534
225	T	0.43987048	0.43987048	0.43987048	0.76534534
226	I	0.31238967	0.31238967	0.31238967	0.54353726
227	R	0.43974516	0.43974516	0.43974516	0.7651273
228	K	0.49054575	0.49054575	0.49054575	0.85351694
229	F	0.42497244	0.42497244	0.42497244	0.73942375
230	I	0.2998041	0.2998041	0.2998041	0.52163917
231	D	0.47053742	0.47053742	0.47053742	0.8187038
232	R	0.51768196	0.51768196	0.51768196	0.90073216
233	R	0.4471814	0.4471814	0.4471814	0.77806586
234	R	0.42595965	0.42595965	0.42595965	0.74114144
235	K	0.5099132	0.5099132	0.5099132	0.887215
236	S	0.5147044	0.5147044	0.5147044	0.8955514
237	K	0.5040162	0.5040162	0.5040162	0.8769547
238	N	0.5285898	0.5285898	0.5285898	0.91971105
239	Y	0.5157521	0.5157521	0.5157521	0.8973743
240	G	0.5052041	0.5052041	0.5052041	0.87902147
241	G	0.48297933	0.48297933	0.48297933	0.8403519
242	G	0.29004154	0.29004154	0.29004154	0.504653
243	L	0.15067822	0.15067822	0.15067822	0.26217008
244	L	0.21964146	0.21964146	0.21964146	0.38216153
245	G	0.43575037	0.43575037	0.43575037	0.7581766
246	I	0.42557344	0.42557344	0.42557344	0.74046946
247	L	0.24650578	0.24650578	0.24650578	0.42890364
248	L	0.3617499	0.3617499	0.3617499	0.6294207
249	G	0.48838964	0.48838964	0.48838964	0.8497655
250	A	0.45991215	0.45991215	0.45991215	0.80021656
251	R	0.47749415	0.47749415	0.47749415	0.83080804
252	G	0.4426953	0.4426953	0.4426953	0.77026033
253	R	0.45879433	0.45879433	0.45879433	0.7982716
254	K	0.481959	0.481959	0.481959	0.83857656
255	I	0.4644097	0.4644097	0.4644097	0.808042
256	Y	0.52277565	0.52277565	0.52277565	0.90959483
257	Q	0.5041925	0.5041925	0.5041925	0.87726134
258	L	0.32790387	0.32790387	0.32790387	0.5705309
259	T	0.43662748	0.43662748	0.43662748	0.75970274
260	D	0.41386756	0.41386756	0.41386756	0.720102
261	S	0.42315596	0.42315596	0.42315596	0.7362632
262	Q	0.18104278	0.18104278	0.18104278	0.31500238
263	I	0.28356975	0.28356975	0.28356975	0.4933925
264	A	0.29666764	0.29666764	0.29666764	0.51618195
265	D	0.15250747	0.15250747	0.15250747	0.26535285
266	N	-0.07492566	0.07492566	0.07492566	0.13036567
267	L	0.038863603	0.038863603	0.038863603	0.06762008
268	I	0.024921317	0.024921317	0.024921317	0.043361433
269	G	0.0050312006	0.0050312006	0.0050312006	0.008753954
270	V	0.017003266	0.017003266	0.017003266	0.029584551
271	I	-0.018021636	0.018021636	0.018021636	0.031356446
272	F	-0.14157724	0.14157724	0.14157724	0.24633498
273	A	-0.0756476	0.0756476	0.0756476	0.1316218
274	A	-0.07106651	0.07106651	0.07106651	0.123651005
275	H	-0.05948757	0.05948757	0.05948757	0.10350441
276	D	-0.10711836	0.10711836	0.10711836	0.18637882
277	T	-0.10708228	0.10708228	0.10708228	0.18631604
278	T	-0.01911747	0.01911747	0.01911747	0.03326313
279	A	-0.09393528	0.09393528	0.09393528	0.16344114
280	S	-0.12132871	0.12132871	0.12132871	0.21110389
281	A	0.006088064	0.006088064	0.006088064	0.010592827
282	L	0.1052253	0.1052253	0.1052253	0.18308502
283	T	0.019947752	0.019947752	0.019947752	0.034707762
284	W	-0.08275382	0.08275382	0.08275382	0.14398614
285	A	0.058260135	0.058260135	0.058260135	0.101368755
286	L	0.060178246	0.060178246	0.060178246	0.104706146
287	K	0.05853873	0.05853873	0.05853873	0.1018535
288	Y	0.15299283	0.15299283	0.15299283	0.26619735
289	L	0.2060597	0.2060597	0.2060597	0.35853016
290	H	0.2003052	0.2003052	0.2003052	0.34851772
291	D	0.32569376	0.32569376	0.32569376	0.56668544
292	H	0.34172884	0.34172884	0.34172884	0.5945854
293	V	0.4149064	0.4149064	0.4149064	0.7219095
294	N	0.48141143	0.48141143	0.48141143	0.83762383
295	L	0.3408985	0.3408985	0.3408985	0.5931407
296	L	0.28445116	0.28445116	0.28445116	0.4949261
297	E	0.48523915	0.48523915	0.48523915	0.8442838
298	A	0.44584867	0.44584867	0.44584867	0.775747
299	V	0.101328045	0.101328045	0.101328045	0.17630406
300	T	0.38439032	0.38439032	0.38439032	0.6688136
301	E	0.5192054	0.5192054	0.5192054	0.90338284
302	E	0.31310484	0.31310484	0.31310484	0.54478157
303	H	0.15265766	0.15265766	0.15265766	0.26561415
304	E	0.4808858	0.4808858	0.4808858	0.8367093
305	G	0.4991563	0.4991563	0.4991563	0.86849874
306	I	0.3629939	0.3629939	0.3629939	0.63158524
307	K	0.46624172	0.46624172	0.46624172	0.8112295
308	R	0.49324885	0.49324885	0.49324885	0.85822016
309	K	0.5159818	0.5159818	0.5159818	0.897774
310	L	0.4588482	0.4588482	0.4588482	0.79836535
311	A	0.44106427	0.44106427	0.44106427	0.7674225
312	I	0.47458044	0.47458044	0.47458044	0.8257384
313	E	0.44846913	0.44846913	0.44846913	0.78030646
314	N	0.48022136	0.48022136	0.48022136	0.8355532
315	R	0.47348973	0.47348973	0.47348973	0.8238406
316	R	0.39879033	0.39879033	0.39879033	0.69386864
317	L	0.2941126	0.2941126	0.2941126	0.51173633
318	T	0.41539	0.41539	0.41539	0.72275096
319	W	0.20182313	0.20182313	0.20182313	0.35115883
320	D	0.40053213	0.40053213	0.40053213	0.69689924
321	D	0.38854828	0.38854828	0.38854828	0.67604816
322	T	0.26120678	0.26120678	0.26120678	0.4544824
323	R	0.334603	0.334603	0.334603	0.582187
324	K	0.4219275	0.4219275	0.4219275	0.7341258
325	M	0.08081733	0.08081733	0.08081733	0.14061677
326	P	0.35666957	0.35666957	0.35666957	0.6205813
327	L	0.23217024	0.23217024	0.23217024	0.40396076
328	T	0.011672118	0.011672118	0.011672118	0.020308709
329	G	0.26871905	0.26871905	0.26871905	0.46755326
330	R	0.2052562	0.2052562	0.2052562	0.3571321
331	V	0.14533487	0.14533487	0.14533487	0.252873
332	I	0.052726343	0.052726343	0.052726343	0.091740325
333	Q	0.17096046	0.17096046	0.17096046	0.2974598
334	E	0.06294743	0.06294743	0.06294743	0.10952434
335	T	-0.10296472	0.10296472	0.10296472	0.17915176
336	L	-0.21782674	0.21782674	0.21782674	0.37900403
337	R	0.030706638	0.030706638	0.030706638	0.053427506
338	S	0.13335557	0.13335557	0.13335557	0.23202983
339	A	-0.1508819	0.1508819	0.1508819	0.26252446
340	S	-0.07832675	0.07832675	0.07832675	0.13628332
341	I	-0.15035672	0.15035672	0.15035672	0.2616107
342	L	-0.17400083	0.17400083	0.17400083	0.30274987
343	S	-0.17447719	0.17447719	0.17447719	0.3035787
344	F	-0.14776093	0.14776093	0.14776093	0.25709417
345	T	-0.22736186	0.22736186	0.22736186	0.3955945
346	F	-0.077816255	0.077816255	0.077816255	0.13539511
347	R	-0.15599872	0.15599872	0.15599872	0.2714274
348	E	-0.023928735	0.023928735	0.023928735	0.041634407
349	A	-0.098355934	0.098355934	0.098355934	0.17113277
350	V	0.06898627	0.06898627	0.06898627	0.12003151
351	Q	0.26164833	0.26164833	0.26164833	0.45525068
352	D	0.34955826	0.34955826	0.34955826	0.6082081
353	V	0.11009206	0.11009206	0.11009206	0.19155285
354	E	0.35123497	0.35123497	0.35123497	0.61112547
355	L	0.22645055	0.22645055	0.22645055	0.39400887
356	E	0.21301296	0.21301296	0.21301296	0.3706284
357	G	0.25810635	0.25810635	0.25810635	0.44908786
358	Y	0.2859838	0.2859838	0.2859838	0.49759278
359	S	0.34507766	0.34507766	0.34507766	0.6004122
360	I	0.02355504	0.02355504	0.02355504	0.040984202
361	P	0.08485263	0.08485263	0.08485263	0.14763792
362	K	0.0214364	0.0214364	0.0214364	0.037297912
363	G	-0.05171837	0.05171837	0.05171837	0.08998652
364	W	-0.13360195	0.13360195	0.13360195	0.2324585
365	K	-0.119111896	0.119111896	0.119111896	0.20724677
366	V	0.0023851963	0.0023851963	0.0023851963	0.004150083
367	L	-0.19518328	0.19518328	0.19518328	0.3396059
368	P	-0.0785266	0.0785266	0.0785266	0.13663106
369	I	-0.22831392	0.22831392	0.22831392	0.39725104
370	F	-0.17777096	0.17777096	0.17777096	0.30930963
371	R	-0.054942824	0.054942824	0.054942824	0.09559686
372	S	-0.01083231	0.01083231	0.01083231	0.018847497
373	I	-0.08316759	0.08316759	0.08316759	0.14470607
374	H	-0.24111252	0.24111252	0.24111252	0.41951972
375	H	-0.025802901	0.025802901	0.025802901	0.04489533
376	S	0.18206821	0.18206821	0.18206821	0.3167866
377	S	0.34126058	0.34126058	0.34126058	0.5937707
378	D	0.38510284	0.38510284	0.38510284	0.6700533
379	F	0.10752904	0.10752904	0.10752904	0.18709336
380	F	0.04173376	0.04173376	0.04173376	0.07261396
381	P	0.31866327	0.31866327	0.31866327	0.5544529
382	Q	0.32524714	0.32524714	0.32524714	0.5659084
383	P	0.053601105	0.053601105	0.053601105	0.09326235
384	D	0.2557417	0.2557417	0.2557417	0.4449735
385	K	0.34223196	0.34223196	0.34223196	0.59546083
386	F	0.0071354983	0.0071354983	0.0071354983	0.012415292
387	D	0.1616383	0.1616383	0.1616383	0.2812399
388	P	-0.004822368	0.004822368	0.004822368	0.008390599
389	S	0.22191748	0.22191748	0.22191748	0.38612163
390	R	0.03433114	0.03433114	0.03433114	0.059733897
391	F	-0.05184544	0.05184544	0.05184544	0.090207614
392	E	0.15184483	0.15184483	0.15184483	0.26419988
393	L	0.28781688	0.28781688	0.28781688	0.5007822
394	P	0.2974173	0.2974173	0.2974173	0.51748633
395	P	0.20671472	0.20671472	0.20671472	0.35966986
396	K	0.3317578	0.3317578	0.3317578	0.57723653
397	P	0.120813355	0.120813355	0.120813355	0.2102072
398	N	0.112702504	0.112702504	0.112702504	0.19609486
399	T	0.09548155	0.09548155	0.09548155	0.16613154
400	Y	-0.039547466	0.039547466	0.039547466	0.06880996
401	M	-0.087231405	0.087231405	0.087231405	0.15177684
402	P	-0.15571012	0.15571012	0.15571012	0.27092522
403	F	-0.075022414	0.075022414	0.075022414	0.13053401
404	G	-0.18542776	0.18542776	0.18542776	0.32263196
405	N	-0.13940375	0.13940375	0.13940375	0.24255323
406	G	-0.06498012	0.06498012	0.06498012	0.113061085
407	V	-0.07195324	0.07195324	0.07195324	0.12519385
408	H	-0.1953521	0.1953521	0.1953521	0.33989966
409	S	-0.12961	0.12961	0.12961	0.22551277
410	C	-0.08929451	0.08929451	0.08929451	0.1553665
411	P	-0.2139009	0.2139009	0.2139009	0.3721733
412	G	-0.065590605	0.065590605	0.065590605	0.114123285
413	S	-0.108870156	0.108870156	0.108870156	0.18942682
414	E	-0.053296205	0.053296205	0.053296205	0.09273185
415	L	-0.06671985	0.06671985	0.06671985	0.1160881
416	A	-0.12915646	0.12915646	0.12915646	0.22472364
417	K	0.044919733	0.044919733	0.044919733	0.07815734
418	L	0.07353652	0.07353652	0.07353652	0.12794866
419	E	-0.017703898	0.017703898	0.017703898	0.030803604
420	V	-0.023408605	0.023408605	0.023408605	0.040729415
421	L	0.12658082	0.12658082	0.12658082	0.2202422
422	V	0.105700396	0.105700396	0.105700396	0.18391165
423	L	0.04889605	0.04889605	0.04889605	0.08507587
424	L	0.105130084	0.105130084	0.105130084	0.18291935
425	H	0.13766958	0.13766958	0.13766958	0.2395359
426	H	0.31202295	0.31202295	0.31202295	0.5428992
427	L	0.22659138	0.22659138	0.22659138	0.3942539
428	T	0.27210325	0.27210325	0.27210325	0.47344154
429	V	0.3626434	0.3626434	0.3626434	0.63097537
430	S	0.4761842	0.4761842	0.4761842	0.8285288
431	C	0.3017599	0.3017599	0.3017599	0.5250421
432	R	0.41914627	0.41914627	0.41914627	0.7292866
433	W	0.09287	0.09287	0.09287	0.16158761
434	E	0.4614169	0.4614169	0.4614169	0.8028347
435	V	0.21540193	0.21540193	0.21540193	0.37478504
436	V	0.35288942	0.35288942	0.35288942	0.6140041
437	G	0.4154257	0.4154257	0.4154257	0.72281307
438	N	0.47102705	0.47102705	0.47102705	0.8195557
439	E	0.42444423	0.42444423	0.42444423	0.7385047
440	D	0.39518782	0.39518782	0.39518782	0.6876005
441	G	0.38512182	0.38512182	0.38512182	0.6700863
442	I	0.15325464	0.15325464	0.15325464	0.26665288
443	Q	0.2627336	0.2627336	0.2627336	0.457139
444	Y	0.14924672	0.14924672	0.14924672	0.25967938
445	G	0.054380763	0.054380763	0.054380763	0.09461891
446	P	-0.03497519	0.03497519	0.03497519	0.060854502
447	F	-0.038264748	0.038264748	0.038264748	0.06657811
448	P	-0.04338128	0.04338128	0.04338128	0.07548054
449	V	0.0012339351	0.0012339351	0.0012339351	0.002146965
450	P	-0.07037764	0.07037764	0.07037764	0.12245241
451	K	0.14314376	0.14314376	0.14314376	0.24906062
452	H	0.19824128	0.19824128	0.19824128	0.34492663
453	G	0.14417684	0.14417684	0.14417684	0.2508581
454	L	0.040557265	0.040557265	0.040557265	0.070566945
455	P	0.28185818	0.28185818	0.28185818	0.49041447
456	I	0.04012959	0.04012959	0.04012959	0.06982282
457	K	0.41241315	0.41241315	0.41241315	0.71757144
458	I	0.27151898	0.27151898	0.27151898	0.47242495
459	T	0.4195825	0.4195825	0.4195825	0.7300456
460	P	0.48706076	0.48706076	0.48706076	0.8474533
461	R	0.44291404	0.44291404	0.44291404	0.77064097
462	N	0.48396438	0.48396438	0.48396438	0.8420658
463	K	0.4698322	0.4698322	0.4698322	0.81747675
464	I	0.45550713	0.45550713	0.45550713	0.7925521
465	L	0.47129938	0.47129938	0.47129938	0.82002956
466	T	0.43596885	0.43596885	0.43596885	0.7585568
