## Supplementary material for "The N-Terminus of *Sophora tonkinensis* Cytochrome P450s Evolves Neutrally yet Encodes Rich Functional Information: A Protein Language Model Analysis": Dataset S1: StonChr3AG063010.1_residue_importance.csv

position	amino_acid	cosine_similarity	abs_cosine	final_score	final_score_norm
1	M	0.4028545	0.4028545	0.4028545	0.7982102
2	H	0.34367684	0.34367684	0.34367684	0.6809564
3	F	0.35043412	0.35043412	0.35043412	0.6943452
4	H	0.36567688	0.36567688	0.36567688	0.72454697
5	I	0.3321819	0.3321819	0.3321819	0.65818053
6	P	0.36477998	0.36477998	0.36477998	0.72276986
7	Y	0.34693697	0.34693697	0.34693697	0.687416
8	H	0.33399346	0.33399346	0.33399346	0.6617699
9	S	0.32907358	0.32907358	0.32907358	0.6520217
10	N	0.32651114	0.32651114	0.32651114	0.6469445
11	P	0.31915748	0.31915748	0.31915748	0.6323741
12	M	0.3510329	0.3510329	0.3510329	0.6955316
13	T	0.31618828	0.31618828	0.31618828	0.62649095
14	K	0.32962114	0.32962114	0.32962114	0.65310663
15	P	0.33815533	0.33815533	0.33815533	0.67001617
16	S	0.32416016	0.32416016	0.32416016	0.64228636
17	T	0.3275441	0.3275441	0.3275441	0.6489912
18	S	0.3497501	0.3497501	0.3497501	0.6929899
19	N	0.3407091	0.3407091	0.3407091	0.6750762
20	L	0.3495066	0.3495066	0.3495066	0.6925074
21	N	0.33121023	0.33121023	0.33121023	0.65625525
22	L	0.3422222	0.3422222	0.3422222	0.67807424
23	S	0.34675103	0.34675103	0.34675103	0.6870476
24	Y	0.3558041	0.3558041	0.3558041	0.70498514
25	G	0.341142	0.341142	0.341142	0.6759339
26	H	0.35133	0.35133	0.35133	0.6961203
27	L	0.3353071	0.3353071	0.3353071	0.66437274
28	C	0.37712315	0.37712315	0.37712315	0.7472265
29	T	0.35674372	0.35674372	0.35674372	0.70684695
30	K	0.37883282	0.37883282	0.37883282	0.750614
31	N	0.3872813	0.3872813	0.3872813	0.76735365
32	F	0.402444	0.402444	0.402444	0.79739684
33	F	0.4002799	0.4002799	0.4002799	0.79310894
34	S	0.39768654	0.39768654	0.39768654	0.7879705
35	S	0.4018156	0.4018156	0.4018156	0.7961517
36	S	0.4030491	0.4030491	0.4030491	0.7985958
37	P	0.41788054	0.41788054	0.41788054	0.82798254
38	F	0.41658875	0.41658875	0.41658875	0.82542306
39	L	0.42745364	0.42745364	0.42745364	0.8469506
40	L	0.44405627	0.44405627	0.44405627	0.8798468
41	Q	0.44487375	0.44487375	0.44487375	0.88146657
42	D	0.45275962	0.45275962	0.45275962	0.8970915
43	I	0.44414914	0.44414914	0.44414914	0.8800308
44	Q	0.44567788	0.44567788	0.44567788	0.8830598
45	I	0.44748244	0.44748244	0.44748244	0.88663536
46	L	0.45489672	0.45489672	0.45489672	0.9013259
47	E	0.46334878	0.46334878	0.46334878	0.9180727
48	I	0.4600859	0.4600859	0.4600859	0.9116077
49	F	0.4544555	0.4544555	0.4544555	0.90045166
50	I	0.45482048	0.45482048	0.45482048	0.90117484
51	A	0.417719	0.417719	0.417719	0.8276625
52	L	0.44133046	0.44133046	0.44133046	0.8744459
53	V	0.45833	0.45833	0.45833	0.90812856
54	V	0.4499624	0.4499624	0.4499624	0.8915491
55	F	0.44613427	0.44613427	0.44613427	0.8839641
56	I	0.45346352	0.45346352	0.45346352	0.8984862
57	V	0.47206944	0.47206944	0.47206944	0.93535167
58	I	0.44901794	0.44901794	0.44901794	0.88967776
59	H	0.4719682	0.4719682	0.4719682	0.9351511
60	S	0.46504134	0.46504134	0.46504134	0.9214263
61	L	0.44863558	0.44863558	0.44863558	0.8889202
62	R	0.44573712	0.44573712	0.44573712	0.8831772
63	Q	0.46058586	0.46058586	0.46058586	0.9125983
64	Q	0.44189376	0.44189376	0.44189376	0.875562
65	K	0.44034302	0.44034302	0.44034302	0.8724894
66	H	0.4668999	0.4668999	0.4668999	0.92510885
67	H	0.44672003	0.44672003	0.44672003	0.88512474
68	G	0.40889972	0.40889972	0.40889972	0.8101881
69	L	0.374053	0.374053	0.374053	0.7411433
70	P	0.355914	0.355914	0.355914	0.70520294
71	V	0.2795396	0.2795396	0.2795396	0.55387574
72	W	0.20809418	0.20809418	0.20809418	0.41231486
73	P	0.27902287	0.27902287	0.27902287	0.552852
74	V	0.20676945	0.20676945	0.20676945	0.40969005
75	L	0.19386138	0.19386138	0.19386138	0.38411418
76	G	0.30323076	0.30323076	0.30323076	0.60081714
77	M	0.22318463	0.22318463	0.22318463	0.44221485
78	L	0.2576425	0.2576425	0.2576425	0.5104892
79	P	0.33148563	0.33148563	0.33148563	0.6568009
80	S	0.38639587	0.38639587	0.38639587	0.7655993
81	L	0.36193502	0.36193502	0.36193502	0.7171329
82	V	0.3744607	0.3744607	0.3744607	0.7419511
83	T	0.43692067	0.43692067	0.43692067	0.8657084
84	G	0.459066	0.459066	0.459066	0.90958685
85	V	0.45696393	0.45696393	0.45696393	0.90542185
86	R	0.4559565	0.4559565	0.4559565	0.9034257
87	T	0.43559766	0.43559766	0.43559766	0.863087
88	N	0.4489356	0.4489356	0.4489356	0.8895146
89	T	0.42257452	0.42257452	0.42257452	0.83728313
90	Y	0.34793684	0.34793684	0.34793684	0.6893971
91	E	0.40822342	0.40822342	0.40822342	0.8088481
92	W	0.4160315	0.4160315	0.4160315	0.82431895
93	L	0.3600355	0.3600355	0.3600355	0.71336925
94	A	0.40720287	0.40720287	0.40720287	0.806826
95	N	0.50469726	0.50469726	0.50469726	1.0
96	V	0.38534272	0.38534272	0.38534272	0.7635126
97	L	0.39056584	0.39056584	0.39056584	0.77386165
98	H	0.46178797	0.46178797	0.46178797	0.9149801
99	Q	0.48855615	0.48855615	0.48855615	0.96801823
100	Q	0.45385525	0.45385525	0.45385525	0.89926237
101	N	0.4671142	0.4671142	0.4671142	0.9255335
102	G	0.37427902	0.37427902	0.37427902	0.74159116
103	T	0.27945754	0.27945754	0.27945754	0.5537132
104	F	0.2762702	0.2762702	0.2762702	0.54739785
105	T	0.3790499	0.3790499	0.3790499	0.7510441
106	F	0.27254483	0.27254483	0.27254483	0.5400165
107	K	0.30292705	0.30292705	0.30292705	0.6002154
108	G	0.23129515	0.23129515	0.23129515	0.45828494
109	P	0.28243876	0.28243876	0.28243876	0.55962014
110	W	0.22713754	0.22713754	0.22713754	0.4500471
111	F	0.30781108	0.30781108	0.30781108	0.6098925
112	S	0.3205674	0.3205674	0.3205674	0.6351677
113	S	0.42475456	0.42475456	0.42475456	0.8416027
114	L	0.35986316	0.35986316	0.35986316	0.7130278
115	N	0.38348085	0.38348085	0.38348085	0.7598235
116	S	0.3297969	0.3297969	0.3297969	0.6534549
117	I	0.1756436	0.1756436	0.1756436	0.34801772
118	V	0.13474739	0.13474739	0.13474739	0.26698655
119	T	0.021237051	0.021237051	0.021237051	0.042078793
120	S	0.13920715	0.13920715	0.13920715	0.2758231
121	D	0.17818359	0.17818359	0.17818359	0.35305044
122	P	0.17198099	0.17198099	0.17198099	0.3407607
123	R	0.2746479	0.2746479	0.2746479	0.54418343
124	N	-0.030603778	0.030603778	0.030603778	0.06063789
125	L	0.080859505	0.080859505	0.080859505	0.16021387
126	E	0.18835297	0.18835297	0.18835297	0.3731999
127	H	0.13685729	0.13685729	0.13685729	0.2711671
128	L	0.1551698	0.1551698	0.1551698	0.30745125
129	L	0.014774419	0.014774419	0.014774419	0.029273825
130	K	0.07565959	0.07565959	0.07565959	0.14991084
131	T	0.13867815	0.13867815	0.13867815	0.2747749
132	K	0.09909643	0.09909643	0.09909643	0.19634826
133	F	0.07845951	0.07845951	0.07845951	0.15545855
134	T	0.2759755	0.2759755	0.2759755	0.5468139
135	V	0.12885559	0.12885559	0.12885559	0.25531262
136	F	0.09650664	0.09650664	0.09650664	0.19121689
137	P	0.1300776	0.1300776	0.1300776	0.2577339
138	K	0.022481661	0.022481661	0.022481661	0.044544846
139	G	0.1265927	0.1265927	0.1265927	0.25082898
140	S	0.25838152	0.25838152	0.25838152	0.5119535
141	Y	0.22863095	0.22863095	0.22863095	0.45300612
142	F	0.084578164	0.084578164	0.084578164	0.16758198
143	R	0.23084545	0.23084545	0.23084545	0.4573939
144	D	0.31107518	0.31107518	0.31107518	0.61635995
145	T	0.16919413	0.16919413	0.16919413	0.33523884
146	V	0.036336105	0.036336105	0.036336105	0.07199585
147	R	0.2306949	0.2306949	0.2306949	0.45709562
148	D	0.19416761	0.19416761	0.19416761	0.38472095
149	L	0.07687128	0.07687128	0.07687128	0.15231167
150	L	0.092580356	0.092580356	0.092580356	0.1834374
151	G	0.0874201	0.0874201	0.0874201	0.17321295
152	D	0.09521153	0.09521153	0.09521153	0.18865077
153	G	-0.07114685	0.07114685	0.07114685	0.14096937
154	I	-0.1232395	0.1232395	0.1232395	0.244185
155	F	-0.15804328	0.15804328	0.15804328	0.3131447
156	N	-0.16986535	0.16986535	0.16986535	0.3365688
157	A	-0.11201088	0.11201088	0.11201088	0.22193678
158	D	0.0155946035	0.0155946035	0.0155946035	0.030898927
159	N	0.13520077	0.13520077	0.13520077	0.26788488
160	E	0.23142783	0.23142783	0.23142783	0.45854783
161	T	0.106089145	0.106089145	0.106089145	0.21020353
162	W	0.030599248	0.030599248	0.030599248	0.060628917
163	Q	0.16350864	0.16350864	0.16350864	0.3239737
164	K	0.26423234	0.26423234	0.26423234	0.5235462
165	Q	0.0055826614	0.0055826614	0.0055826614	0.011061406
166	R	0.03225066	0.03225066	0.03225066	0.063901
167	K	0.11848192	0.11848192	0.11848192	0.23475839
168	T	0.100987114	0.100987114	0.100987114	0.20009443
169	A	0.0008292378	0.0008292378	0.0008292378	0.00164304
170	S	0.0028006267	0.0028006267	0.0028006267	0.005549122
171	M	0.22594747	0.22594747	0.22594747	0.44768912
172	E	0.13685061	0.13685061	0.13685061	0.27115387
173	F	0.05784404	0.05784404	0.05784404	0.11461136
174	H	0.114609145	0.114609145	0.114609145	0.22708493
175	S	0.18597001	0.18597001	0.18597001	0.36847833
176	T	0.27201772	0.27201772	0.27201772	0.538972
177	K	0.30272856	0.30272856	0.30272856	0.5998221
178	F	0.15309078	0.15309078	0.15309078	0.30333188
179	R	0.22501582	0.22501582	0.22501582	0.44584316
180	Q	0.3917899	0.3917899	0.3917899	0.77628696
181	L	0.30828413	0.30828413	0.30828413	0.61082983
182	T	0.18456925	0.18456925	0.18456925	0.3657029
183	T	0.3789376	0.3789376	0.3789376	0.7508216
184	D	0.42527804	0.42527804	0.42527804	0.84263986
185	S	0.30124873	0.30124873	0.30124873	0.59689
186	L	0.21212403	0.21212403	0.21212403	0.42029956
187	Y	0.40022725	0.40022725	0.40022725	0.7930046
188	E	0.42086163	0.42086163	0.42086163	0.83388925
189	L	0.28614652	0.28614652	0.28614652	0.56696665
190	V	0.28002024	0.28002024	0.28002024	0.5548281
191	H	0.36057118	0.36057118	0.36057118	0.71443063
192	S	0.3508314	0.3508314	0.3508314	0.6951323
193	R	0.2308972	0.2308972	0.2308972	0.45749643
194	L	0.22009747	0.22009747	0.22009747	0.436098
195	L	0.33485368	0.33485368	0.33485368	0.6634743
196	P	0.3074857	0.3074857	0.3074857	0.6092478
197	V	0.2927676	0.2927676	0.2927676	0.5800856
198	L	0.2900382	0.2900382	0.2900382	0.5746776
199	E	0.37091994	0.37091994	0.37091994	0.7349355
200	E	0.375707	0.375707	0.375707	0.7444205
201	C	0.37704507	0.37704507	0.37704507	0.74707174
202	V	0.2944217	0.2944217	0.2944217	0.583363
203	K	0.42368317	0.42368317	0.42368317	0.8394798
204	K	0.40515885	0.40515885	0.40515885	0.802776
205	S	0.3357975	0.3357975	0.3357975	0.66534436
206	S	0.36599758	0.36599758	0.36599758	0.7251824
207	P	0.355328	0.355328	0.355328	0.70404184
208	I	0.23692077	0.23692077	0.23692077	0.46943146
209	D	0.15469646	0.15469646	0.15469646	0.30651337
210	L	0.08624581	0.08624581	0.08624581	0.17088623
211	Q	0.06731065	0.06731065	0.06731065	0.13336837
212	D	0.20140852	0.20140852	0.20140852	0.399068
213	I	0.19910479	0.19910479	0.19910479	0.39450338
214	L	-0.01118833	0.01118833	0.01118833	0.022168398
215	L	0.05489199	0.05489199	0.05489199	0.108762205
216	R	0.12998764	0.12998764	0.12998764	0.25755566
217	L	0.07886438	0.07886438	0.07886438	0.15626076
218	T	-0.0013024848	0.0013024848	0.0013024848	0.002580725
219	F	0.14677437	0.14677437	0.14677437	0.29081663
220	D	0.14186324	0.14186324	0.14186324	0.28108582
221	N	0.08970243	0.08970243	0.08970243	0.17773512
222	V	-0.09978431	0.09978431	0.09978431	0.19771121
223	C	0.104683354	0.104683354	0.104683354	0.20741811
224	M	0.21604039	0.21604039	0.21604039	0.42805937
225	I	0.11900383	0.11900383	0.11900383	0.2357925
226	A	0.09818458	0.09818458	0.09818458	0.19454153
227	F	0.059064347	0.059064347	0.059064347	0.11702926
228	G	0.14309677	0.14309677	0.14309677	0.2835299
229	V	0.26678494	0.26678494	0.26678494	0.5286039
230	D	0.203439	0.203439	0.203439	0.40309113
231	P	0.2296461	0.2296461	0.2296461	0.45501754
232	G	0.25449014	0.25449014	0.25449014	0.50424314
233	C	0.18067656	0.18067656	0.18067656	0.35799
234	L	0.15392403	0.15392403	0.15392403	0.3049829
235	S	0.31174967	0.31174967	0.31174967	0.61769634
236	L	0.3397059	0.3397059	0.3397059	0.6730885
237	E	0.3658278	0.3658278	0.3658278	0.724846
238	L	0.30218205	0.30218205	0.30218205	0.5987392
239	P	0.3369464	0.3369464	0.3369464	0.66762084
240	E	0.35466987	0.35466987	0.35466987	0.70273787
241	I	0.31538498	0.31538498	0.31538498	0.6248993
242	P	0.3862081	0.3862081	0.3862081	0.7652272
243	F	0.22430152	0.22430152	0.22430152	0.44442785
244	A	0.1733906	0.1733906	0.1733906	0.34355366
245	K	0.36761937	0.36761937	0.36761937	0.7283958
246	A	0.29515922	0.29515922	0.29515922	0.5848243
247	F	-0.0074854535	0.0074854535	0.0074854535	0.014831572
248	E	0.2912272	0.2912272	0.2912272	0.5770334
249	D	0.36866397	0.36866397	0.36866397	0.73046553
250	A	0.14621936	0.14621936	0.14621936	0.28971696
251	T	0.12755074	0.12755074	0.12755074	0.2527272
252	E	0.30829194	0.30829194	0.30829194	0.61084527
253	A	0.27152574	0.27152574	0.27152574	0.53799725
254	T	0.1448109	0.1448109	0.1448109	0.28692627
255	V	0.19620728	0.19620728	0.19620728	0.38876233
256	F	0.25599962	0.25599962	0.25599962	0.50723404
257	R	0.22197819	0.22197819	0.22197819	0.43982443
258	F	0.19741377	0.19741377	0.19741377	0.39115286
259	V	0.23299196	0.23299196	0.23299196	0.46164697
260	T	0.22377793	0.22377793	0.22377793	0.44339043
261	P	0.26167852	0.26167852	0.26167852	0.5184861
262	M	0.3116335	0.3116335	0.3116335	0.6174662
263	C	0.3014571	0.3014571	0.3014571	0.59730285
264	I	0.30769068	0.30769068	0.30769068	0.60965395
265	W	0.27794945	0.27794945	0.27794945	0.5507251
266	K	0.32488206	0.32488206	0.32488206	0.6437167
267	A	0.33445972	0.33445972	0.33445972	0.66269374
268	M	0.29023775	0.29023775	0.29023775	0.57507294
269	K	0.3367962	0.3367962	0.3367962	0.66732323
270	F	0.34701574	0.34701574	0.34701574	0.68757206
271	L	0.2868693	0.2868693	0.2868693	0.5683987
272	N	0.23971276	0.23971276	0.23971276	0.47496346
273	L	0.22271565	0.22271565	0.22271565	0.4412856
274	G	0.23199396	0.23199396	0.23199396	0.45966953
275	M	0.31203586	0.31203586	0.31203586	0.6182634
276	E	0.24243093	0.24243093	0.24243093	0.48034918
277	R	0.30422193	0.30422193	0.30422193	0.602781
278	K	0.38132972	0.38132972	0.38132972	0.7555613
279	L	0.23182866	0.23182866	0.23182866	0.45934203
280	K	0.39971802	0.39971802	0.39971802	0.7919956
281	K	0.3968232	0.3968232	0.3968232	0.78625983
282	S	0.25594985	0.25594985	0.25594985	0.5071354
283	I	0.2748375	0.2748375	0.2748375	0.5445591
284	K	0.40986887	0.40986887	0.40986887	0.81210834
285	G	0.3617278	0.3617278	0.3617278	0.71672237
286	V	0.21236865	0.21236865	0.21236865	0.42078424
287	D	0.31922594	0.31922594	0.31922594	0.63250977
288	E	0.405399	0.405399	0.405399	0.8032518
289	F	0.33962768	0.33962768	0.33962768	0.67293346
290	A	0.18480343	0.18480343	0.18480343	0.3661669
291	E	0.41207373	0.41207373	0.41207373	0.81647706
292	N	0.4650977	0.4650977	0.4650977	0.921538
293	V	0.28475076	0.28475076	0.28475076	0.5642011
294	I	0.269749	0.269749	0.269749	0.5344768
295	R	0.41686788	0.41686788	0.41686788	0.82597613
296	T	0.44293237	0.44293237	0.44293237	0.8776199
297	R	0.3007899	0.3007899	0.3007899	0.5959808
298	K	0.38590336	0.38590336	0.38590336	0.76462346
299	K	0.4528029	0.4528029	0.4528029	0.8971772
300	E	0.44044128	0.44044128	0.44044128	0.8726841
301	L	0.43018472	0.43018472	0.43018472	0.8523619
302	S	0.4328246	0.4328246	0.4328246	0.8575925
303	L	0.42525434	0.42525434	0.42525434	0.84259295
304	H	0.43098444	0.43098444	0.43098444	0.85394645
305	C	0.42883834	0.42883834	0.42883834	0.8496942
306	E	0.40894386	0.40894386	0.40894386	0.81027555
307	D	0.41878262	0.41878262	0.41878262	0.82976997
308	K	0.427405	0.427405	0.427405	0.8468542
309	K	0.43941098	0.43941098	0.43941098	0.8706427
310	Q	0.47174945	0.47174945	0.47174945	0.93471766
311	R	0.41479298	0.41479298	0.41479298	0.82186496
312	S	0.4137026	0.4137026	0.4137026	0.8197045
313	D	0.24250682	0.24250682	0.24250682	0.48049957
314	L	0.04777483	0.04777483	0.04777483	0.09466037
315	L	0.112007596	0.112007596	0.112007596	0.22193027
316	T	0.35150927	0.35150927	0.35150927	0.6964755
317	V	0.30092445	0.30092445	0.30092445	0.59624743
318	F	0.22660694	0.22660694	0.22660694	0.44899577
319	M	0.34983945	0.34983945	0.34983945	0.6931669
320	K	0.42215067	0.42215067	0.42215067	0.83644336
321	L	0.44718298	0.44718298	0.44718298	0.886042
322	K	0.40436602	0.40436602	0.40436602	0.8012051
323	D	0.43933797	0.43933797	0.43933797	0.870498
324	E	0.43460286	0.43460286	0.43460286	0.86111593
325	N	0.38537875	0.38537875	0.38537875	0.76358396
326	G	0.42503613	0.42503613	0.42503613	0.8421606
327	Q	0.44715744	0.44715744	0.44715744	0.8859914
328	A	0.43788192	0.43788192	0.43788192	0.867613
329	Y	0.38796517	0.38796517	0.38796517	0.7687087
330	S	0.40619555	0.40619555	0.40619555	0.80483013
331	D	0.44014686	0.44014686	0.44014686	0.8721008
332	K	0.4029533	0.4029533	0.4029533	0.79840595
333	F	0.3278374	0.3278374	0.3278374	0.6495724
334	L	0.23076552	0.23076552	0.23076552	0.45723554
335	R	0.23737687	0.23737687	0.23737687	0.47033516
336	D	0.17173521	0.17173521	0.17173521	0.3402737
337	I	0.00047623547	0.00047623547	0.00047623547	0.0009436062
338	C	0.044919904	0.044919904	0.044919904	0.08900366
339	V	0.06273278	0.06273278	0.06273278	0.124297835
340	N	-0.040627096	0.040627096	0.040627096	0.08049795
341	F	0.050006356	0.050006356	0.050006356	0.09908188
342	I	0.008500508	0.008500508	0.008500508	0.016842786
343	L	-0.052496698	0.052496698	0.052496698	0.104016215
344	A	-0.03411969	0.03411969	0.03411969	0.06760427
345	G	0.103490934	0.103490934	0.103490934	0.20505548
346	R	0.054083902	0.054083902	0.054083902	0.107161075
347	D	0.04540683	0.04540683	0.04540683	0.08996845
348	T	-0.011558482	0.011558482	0.011558482	0.022901813
349	S	0.02498427	0.02498427	0.02498427	0.04950348
350	S	0.018959612	0.018959612	0.018959612	0.037566304
351	V	-0.008885191	0.008885191	0.008885191	0.017604992
352	A	0.067603245	0.067603245	0.067603245	0.13394812
353	L	0.104972854	0.104972854	0.104972854	0.20799172
354	S	0.09586186	0.09586186	0.09586186	0.18993933
355	W	0.044286266	0.044286266	0.044286266	0.08774818
356	F	0.110286266	0.110286266	0.110286266	0.21851964
357	F	0.07505854	0.07505854	0.07505854	0.14871994
358	W	0.12751399	0.12751399	0.12751399	0.2526544
359	L	0.099019505	0.099019505	0.099019505	0.19619584
360	L	0.11320005	0.11320005	0.11320005	0.22429298
361	D	0.16984199	0.16984199	0.16984199	0.33652252
362	Q	0.38207993	0.38207993	0.38207993	0.7570478
363	N	0.26420644	0.26420644	0.26420644	0.5234949
364	P	0.41687474	0.41687474	0.41687474	0.82598966
365	V	0.4128457	0.4128457	0.4128457	0.81800663
366	V	0.2824384	0.2824384	0.2824384	0.5596194
367	E	0.26787052	0.26787052	0.26787052	0.53075486
368	E	0.41186076	0.41186076	0.41186076	0.81605506
369	R	0.38829297	0.38829297	0.38829297	0.76935816
370	I	0.2013599	0.2013599	0.2013599	0.39897165
371	L	0.32573596	0.32573596	0.32573596	0.64540863
372	E	0.44864345	0.44864345	0.44864345	0.88893574
373	E	0.32412592	0.32412592	0.32412592	0.6422185
374	I	0.27839538	0.27839538	0.27839538	0.5516087
375	C	0.4478516	0.4478516	0.4478516	0.88736683
376	K	0.4757295	0.4757295	0.4757295	0.94260365
377	V	0.39588228	0.39588228	0.39588228	0.7843955
378	V	0.4317556	0.4317556	0.4317556	0.8554744
379	N	0.4417285	0.4417285	0.4417285	0.8752346
380	Q	0.44287956	0.44287956	0.44287956	0.87751526
381	R	0.41373572	0.41373572	0.41373572	0.8197701
382	E	0.41136217	0.41136217	0.41136217	0.8150672
383	D	0.396374	0.396374	0.396374	0.7853698
384	M	0.39497647	0.39497647	0.39497647	0.78260076
385	K	0.36419234	0.36419234	0.36419234	0.72160554
386	K	0.37646508	0.37646508	0.37646508	0.74592257
387	E	0.37733716	0.37733716	0.37733716	0.7476505
388	E	0.39250004	0.39250004	0.39250004	0.77769405
389	F	0.3801763	0.3801763	0.3801763	0.75327593
390	G	0.4027158	0.4027158	0.4027158	0.79793537
391	N	0.4226842	0.4226842	0.4226842	0.83750045
392	S	0.42456552	0.42456552	0.42456552	0.8412281
393	L	0.4193834	0.4193834	0.4193834	0.83096033
394	T	0.42043242	0.42043242	0.42043242	0.8330388
395	F	0.37750593	0.37750593	0.37750593	0.7479849
396	R	0.3854557	0.3854557	0.3854557	0.7637364
397	P	0.38659313	0.38659313	0.38659313	0.76599014
398	E	0.38954884	0.38954884	0.38954884	0.77184653
399	E	0.36665598	0.36665598	0.36665598	0.7264869
400	I	0.32449934	0.32449934	0.32449934	0.6429584
401	K	0.41046977	0.41046977	0.41046977	0.813299
402	N	0.3838366	0.3838366	0.3838366	0.7605284
403	M	0.1530082	0.1530082	0.1530082	0.30316827
404	E	0.28031048	0.28031048	0.28031048	0.55540323
405	Y	0.158216	0.158216	0.158216	0.31348693
406	L	0.03619064	0.03619064	0.03619064	0.07170762
407	H	0.08160141	0.08160141	0.08160141	0.16168387
408	A	0.08606967	0.08606967	0.08606967	0.17053723
409	A	0.06618872	0.06618872	0.06618872	0.1311454
410	L	-0.059151445	0.059151445	0.059151445	0.117201835
411	S	-0.038288627	0.038288627	0.038288627	0.07586454
412	E	-0.03684948	0.03684948	0.03684948	0.07301304
413	A	-0.060229823	0.060229823	0.060229823	0.11933852
414	L	-0.15127404	0.15127404	0.15127404	0.29973224
415	R	0.051307857	0.051307857	0.051307857	0.10166066
416	L	-0.08483635	0.08483635	0.08483635	0.16809353
417	Y	0.036171775	0.036171775	0.036171775	0.07167024
418	P	-0.002915735	0.002915735	0.002915735	0.0057771956
419	S	-0.07156601	0.07156601	0.07156601	0.14179987
420	V	-0.025233053	0.025233053	0.025233053	0.049996413
421	P	0.07027972	0.07027972	0.07027972	0.13925123
422	V	0.01089832	0.01089832	0.01089832	0.021593777
423	D	0.0027007868	0.0027007868	0.0027007868	0.005351301
424	H	0.05762442	0.05762442	0.05762442	0.11417621
425	K	-0.06710176	0.06710176	0.06710176	0.13295448
426	E	0.06591135	0.06591135	0.06591135	0.13059582
427	V	0.042366248	0.042366248	0.042366248	0.08394388
428	V	0.13282481	0.13282481	0.13282481	0.2631772
429	E	0.22038665	0.22038665	0.22038665	0.436671
430	D	0.3097449	0.3097449	0.3097449	0.6137241
431	D	0.1540773	0.1540773	0.1540773	0.3052866
432	T	0.31495234	0.31495234	0.31495234	0.6240421
433	F	-0.0050861887	0.0050861887	0.0050861887	0.010077702
434	P	0.084839255	0.084839255	0.084839255	0.1680993
435	D	0.11911452	0.11911452	0.11911452	0.23601182
436	G	0.18733877	0.18733877	0.18733877	0.37119037
437	T	0.16450053	0.16450053	0.16450053	0.32593903
438	V	0.27976906	0.27976906	0.27976906	0.55433047
439	L	0.15378395	0.15378395	0.15378395	0.30470532
440	K	0.22590151	0.22590151	0.22590151	0.44759807
441	K	0.15576302	0.15576302	0.15576302	0.30862662
442	G	0.1722893	0.1722893	0.1722893	0.34137157
443	T	0.099804774	0.099804774	0.099804774	0.19775176
444	K	0.14097925	0.14097925	0.14097925	0.27933428
445	V	0.13125548	0.13125548	0.13125548	0.26006773
446	I	0.06489739	0.06489739	0.06489739	0.12858677
447	Y	-0.017918572	0.017918572	0.017918572	0.035503604
448	A	-0.0011770497	0.0011770497	0.0011770497	0.0023321896
449	I	-0.13451798	0.13451798	0.13451798	0.26653203
450	Y	0.17449583	0.17449583	0.17449583	0.34574357
451	A	0.024771322	0.024771322	0.024771322	0.049081545
452	M	-0.07979548	0.07979548	0.07979548	0.15810563
453	G	0.059226785	0.059226785	0.059226785	0.117351115
454	R	0.118236534	0.118236534	0.118236534	0.2342722
455	M	0.13893299	0.13893299	0.13893299	0.27527985
456	E	0.31313992	0.31313992	0.31313992	0.620451
457	S	0.30306417	0.30306417	0.30306417	0.60048705
458	I	0.11838489	0.11838489	0.11838489	0.23456614
459	W	0.094535075	0.094535075	0.094535075	0.18731046
460	G	0.1766975	0.1766975	0.1766975	0.3501059
461	E	0.29110652	0.29110652	0.29110652	0.5767943
462	D	0.24382137	0.24382137	0.24382137	0.4831042
463	C	0.036988385	0.036988385	0.036988385	0.07328826
464	K	0.2789327	0.2789327	0.2789327	0.5526733
465	E	0.30033398	0.30033398	0.30033398	0.59507746
466	F	0.058458835	0.058458835	0.058458835	0.115829505
467	K	0.1829841	0.1829841	0.1829841	0.3625621
468	P	0.042343218	0.042343218	0.042343218	0.083898254
469	E	0.15485647	0.15485647	0.15485647	0.3068304
470	R	0.11824226	0.11824226	0.11824226	0.23428354
471	W	0.05859808	0.05859808	0.05859808	0.1161054
472	L	0.18237731	0.18237731	0.18237731	0.3613598
473	R	0.30864874	0.30864874	0.30864874	0.61155224
474	D	0.3679173	0.3679173	0.3679173	0.72898614
475	A	0.32995936	0.32995936	0.32995936	0.6537768
476	R	0.3483131	0.3483131	0.3483131	0.69014263
477	F	0.26902497	0.26902497	0.26902497	0.53304225
478	M	0.37743488	0.37743488	0.37743488	0.7478441
479	S	0.35545373	0.35545373	0.35545373	0.704291
480	E	0.26908875	0.26908875	0.26908875	0.5331686
481	S	0.33968684	0.33968684	0.33968684	0.6730507
482	A	0.28870863	0.28870863	0.28870863	0.5720432
483	Y	0.24780735	0.24780735	0.24780735	0.49100196
484	K	0.16335368	0.16335368	0.16335368	0.32366666
485	F	0.096122116	0.096122116	0.096122116	0.190455
486	T	-0.02298238	0.02298238	0.02298238	0.04553696
487	A	-0.10384748	0.10384748	0.10384748	0.20576192
488	F	0.03307621	0.03307621	0.03307621	0.06553674
489	N	-0.06941525	0.06941525	0.06941525	0.13753839
490	G	-0.05747718	0.05747718	0.05747718	0.11388447
491	G	-0.03406491	0.03406491	0.03406491	0.06749573
492	P	0.039193638	0.039193638	0.039193638	0.077657714
493	R	0.00014449158	0.00014449158	0.00014449158	0.00028629357
494	L	-0.075654484	0.075654484	0.075654484	0.14990072
495	C	0.0059609544	0.0059609544	0.0059609544	0.01181095
496	L	-0.09866646	0.09866646	0.09866646	0.19549632
497	G	0.0039743027	0.0039743027	0.0039743027	0.007874627
498	K	0.012538427	0.012538427	0.012538427	0.02484346
499	N	0.12256797	0.12256797	0.12256797	0.24285443
500	F	0.06842144	0.06842144	0.06842144	0.13556927
501	A	-0.00522073	0.00522073	0.00522073	0.01034428
502	Y	0.08598596	0.08598596	0.08598596	0.17037135
503	Y	0.2502808	0.2502808	0.2502808	0.49590284
504	Q	-0.027674869	0.027674869	0.027674869	0.054834593
505	M	-0.092363276	0.092363276	0.092363276	0.18300728
506	K	0.13338584	0.13338584	0.13338584	0.2642888
507	Y	0.2556964	0.2556964	0.2556964	0.5066332
508	V	0.13286178	0.13286178	0.13286178	0.26325044
509	A	0.030889282	0.030889282	0.030889282	0.061203584
510	A	0.24021712	0.24021712	0.24021712	0.4759628
511	S	0.37289336	0.37289336	0.37289336	0.73884565
512	I	0.23819406	0.23819406	0.23819406	0.47195435
513	I	0.25363156	0.25363156	0.25363156	0.50254196
514	Y	0.3672277	0.3672277	0.3672277	0.72761977
515	R	0.37678176	0.37678176	0.37678176	0.74655
516	Y	0.29899088	0.29899088	0.29899088	0.5924163
517	H	0.3483335	0.3483335	0.3483335	0.69018304
518	V	0.16737974	0.16737974	0.16737974	0.33164385
519	K	0.443977	0.443977	0.443977	0.87968975
520	V	0.26562718	0.26562718	0.26562718	0.5263099
521	V	0.2813742	0.2813742	0.2813742	0.5575108
522	E	0.3201401	0.3201401	0.3201401	0.63432103
523	N	0.3417129	0.3417129	0.3417129	0.6770651
524	H	0.3013805	0.3013805	0.3013805	0.59715104
525	P	0.33679163	0.33679163	0.33679163	0.6673142
526	V	0.23232383	0.23232383	0.23232383	0.46032313
527	V	0.29182714	0.29182714	0.29182714	0.57822216
528	P	0.17141782	0.17141782	0.17141782	0.33964482
529	K	0.25000167	0.25000167	0.25000167	0.49534976
530	L	0.07866762	0.07866762	0.07866762	0.1558709
531	A	0.11651088	0.11651088	0.11651088	0.230853
532	L	-0.008475207	0.008475207	0.008475207	0.016792655
533	T	0.0045729796	0.0045729796	0.0045729796	0.009060837
534	M	-0.06738247	0.06738247	0.06738247	0.13351066
535	Y	0.022262968	0.022262968	0.022262968	0.044111528
536	M	-0.0069640637	0.0069640637	0.0069640637	0.013798497
537	K	0.08961994	0.08961994	0.08961994	0.17757168
538	H	0.13060153	0.13060153	0.13060153	0.25877202
539	G	0.23932324	0.23932324	0.23932324	0.4741917
540	M	0.06575232	0.06575232	0.06575232	0.13028072
541	K	0.2606353	0.2606353	0.2606353	0.51641905
542	V	0.073823065	0.073823065	0.073823065	0.14627197
543	N	0.41790092	0.41790092	0.41790092	0.82802296
544	L	0.32765183	0.32765183	0.32765183	0.6492047
545	Y	0.46062443	0.46062443	0.46062443	0.9126747
546	R	0.4375534	0.4375534	0.4375534	0.86696213
547	R	0.40915623	0.40915623	0.40915623	0.81069636
548	D	0.45412403	0.45412403	0.45412403	0.89979494
549	A	0.4281529	0.4281529	0.4281529	0.84833604
550	A	0.41400367	0.41400367	0.41400367	0.820301
551	E	0.42643762	0.42643762	0.42643762	0.84493744
552	F	0.4307939	0.4307939	0.4307939	0.853569
553	Q	0.44674426	0.44674426	0.44674426	0.8851727
554	K	0.42019594	0.42019594	0.42019594	0.83257025
555	Y	0.41592333	0.41592333	0.41592333	0.8241046
556	L	0.39350146	0.39350146	0.39350146	0.7796782
557	Q	0.42238402	0.42238402	0.42238402	0.8369057
558	D	0.40437835	0.40437835	0.40437835	0.80122954
