## Supplementary material for "The N-Terminus of *Sophora tonkinensis* Cytochrome P450s Evolves Neutrally yet Encodes Rich Functional Information: A Protein Language Model Analysis": Dataset S1: StonChr3AG063460.1_residue_importance.csv

position	amino_acid	cosine_similarity	abs_cosine	final_score	final_score_norm
1	M	0.5846551	0.5846551	0.5846551	1.0
2	L	0.550406	0.550406	0.550406	0.94141996
3	V	0.51180995	0.51180995	0.51180995	0.8754049
4	G	0.5355197	0.5355197	0.5355197	0.91595834
5	V	0.5069028	0.5069028	0.5069028	0.86701167
6	L	0.499305	0.499305	0.499305	0.8540163
7	R	0.5245617	0.5245617	0.5245617	0.89721566
8	N	0.46528175	0.46528175	0.46528175	0.7958226
9	L	0.4299033	0.4299033	0.4299033	0.735311
10	S	0.46012527	0.46012527	0.46012527	0.7870029
11	N	0.4657662	0.4657662	0.4657662	0.7966512
12	I	0.4105755	0.4105755	0.4105755	0.7022525
13	H	0.27508175	0.27508175	0.27508175	0.47050261
14	D	0.38068983	0.38068983	0.38068983	0.65113574
15	Y	0.42753416	0.42753416	0.42753416	0.73125875
16	T	0.43340272	0.43340272	0.43340272	0.7412964
17	T	0.38651806	0.38651806	0.38651806	0.6611044
18	T	0.54165244	0.54165244	0.54165244	0.9264478
19	I	0.46212348	0.46212348	0.46212348	0.79042065
20	L	0.380486	0.380486	0.380486	0.6507871
21	K	0.4870848	0.4870848	0.4870848	0.83311474
22	H	0.5293761	0.5293761	0.5293761	0.9054502
23	H	0.46896943	0.46896943	0.46896943	0.80213004
24	G	0.45631248	0.45631248	0.45631248	0.78048146
25	G	0.44114414	0.44114414	0.44114414	0.7545374
26	T	0.3279385	0.3279385	0.3279385	0.56090933
27	L	0.3236699	0.3236699	0.3236699	0.5536083
28	R	0.42574725	0.42574725	0.42574725	0.7282024
29	F	0.32621846	0.32621846	0.32621846	0.55796736
30	E	0.3640458	0.3640458	0.3640458	0.6226676
31	G	0.30331352	0.30331352	0.30331352	0.51879054
32	P	0.29698527	0.29698527	0.29698527	0.5079666
33	W	0.227299	0.227299	0.227299	0.3887745
34	L	0.3261453	0.3261453	0.3261453	0.5578422
35	T	0.29939255	0.29939255	0.29939255	0.51208407
36	N	0.42393035	0.42393035	0.42393035	0.72509474
37	I	0.35933113	0.35933113	0.35933113	0.6146036
38	N	0.41770172	0.41770172	0.41770172	0.71444124
39	F	0.306966	0.306966	0.306966	0.52503777
40	V	0.15046245	0.15046245	0.15046245	0.2573525
41	L	0.17924763	0.17924763	0.17924763	0.30658695
42	T	-0.06475078	0.06475078	0.06475078	0.11075039
43	S	0.11464752	0.11464752	0.11464752	0.19609427
44	D	0.18662259	0.18662259	0.18662259	0.31920117
45	P	0.17379268	0.17379268	0.17379268	0.29725674
46	M	0.27791443	0.27791443	0.27791443	0.47534767
47	N	-0.07007045	0.07007045	0.07007045	0.11984921
48	V	0.04121863	0.04121863	0.04121863	0.07050076
49	H	0.14702056	0.14702056	0.14702056	0.25146547
50	H	0.08586012	0.08586012	0.08586012	0.14685601
51	I	0.082176	0.082176	0.082176	0.14055467
52	T	0.042341277	0.042341277	0.042341277	0.07242095
53	S	0.121453576	0.121453576	0.121453576	0.20773542
54	K	0.15082045	0.15082045	0.15082045	0.25796482
55	E	0.06986353	0.06986353	0.06986353	0.11949529
56	F	0.041616715	0.041616715	0.041616715	0.07118165
57	G	0.1856216	0.1856216	0.1856216	0.31748906
58	N	0.089684464	0.089684464	0.089684464	0.15339722
59	Y	0.10985025	0.10985025	0.10985025	0.18788898
60	G	0.14431718	0.14431718	0.14431718	0.24684156
61	K	0.016254537	0.016254537	0.016254537	0.027801923
62	G	0.120037325	0.120037325	0.120037325	0.20531306
63	S	0.21275206	0.21275206	0.21275206	0.36389327
64	E	0.19274876	0.19274876	0.19274876	0.32967943
65	F	0.057747945	0.057747945	0.057747945	0.09877267
66	H	0.22982018	0.22982018	0.22982018	0.39308676
67	E	0.2955837	0.2955837	0.2955837	0.50556934
68	I	0.15785256	0.15785256	0.15785256	0.26999262
69	F	0.13609079	0.13609079	0.13609079	0.23277105
70	E	0.22283024	0.22283024	0.22283024	0.38113108
71	V	0.13161008	0.13161008	0.13161008	0.22510721
72	L	0.114116415	0.114116415	0.114116415	0.19518587
73	G	0.15273473	0.15273473	0.15273473	0.26123902
74	D	0.18296032	0.18296032	0.18296032	0.31293717
75	G	0.018490143	0.018490143	0.018490143	0.03162573
76	I	-0.026337726	0.026337726	0.026337726	0.04504831
77	F	-0.07775783	0.07775783	0.07775783	0.13299778
78	N	-0.07030494	0.07030494	0.07030494	0.12025028
79	S	-0.094249524	0.094249524	0.094249524	0.16120534
80	D	0.019897565	0.019897565	0.019897565	0.034032997
81	F	0.13922018	0.13922018	0.13922018	0.2381236
82	Q	0.30446085	0.30446085	0.30446085	0.5207529
83	K	0.14796999	0.14796999	0.14796999	0.25308937
84	W	0.087715656	0.087715656	0.087715656	0.15002975
85	K	0.2551563	0.2551563	0.2551563	0.43642193
86	Y	0.2900008	0.2900008	0.2900008	0.4960203
87	H	0.02393157	0.02393157	0.02393157	0.0409328
88	R	0.08982838	0.08982838	0.08982838	0.15364337
89	A	0.27841204	0.27841204	0.27841204	0.47619876
90	I	0.21522953	0.21522953	0.21522953	0.36813074
91	L	0.19426912	0.19426912	0.19426912	0.33227986
92	H	0.15500954	0.15500954	0.15500954	0.2651299
93	S	0.34422228	0.34422228	0.34422228	0.58876127
94	L	0.22927122	0.22927122	0.22927122	0.3921478
95	F	0.16215767	0.16215767	0.16215767	0.27735612
96	K	0.34649065	0.34649065	0.34649065	0.5926411
97	K	0.33563006	0.33563006	0.33563006	0.574065
98	N	0.3728242	0.3728242	0.3728242	0.63768226
99	S	0.4174231	0.4174231	0.4174231	0.7139647
100	F	0.27184397	0.27184397	0.27184397	0.46496466
101	E	0.38365135	0.38365135	0.38365135	0.6562011
102	S	0.4370681	0.4370681	0.4370681	0.7475657
103	F	0.3691608	0.3691608	0.3691608	0.6314164
104	L	0.26268294	0.26268294	0.26268294	0.44929555
105	Q	0.45412245	0.45412245	0.45412245	0.7767356
106	Q	0.46035224	0.46035224	0.46035224	0.7873911
107	T	0.3029646	0.3029646	0.3029646	0.5181937
108	I	0.2051084	0.2051084	0.2051084	0.3508195
109	Q	0.46492904	0.46492904	0.46492904	0.79521936
110	K	0.45083815	0.45083815	0.45083815	0.7711181
111	K	0.21381958	0.21381958	0.21381958	0.36571917
112	L	0.290007	0.290007	0.290007	0.4960309
113	E	0.37896797	0.37896797	0.37896797	0.6481906
114	I	0.35483742	0.35483742	0.35483742	0.6069175
115	C	0.29918447	0.29918447	0.29918447	0.51172817
116	L	0.2497498	0.2497498	0.2497498	0.42717457
117	L	0.3570502	0.3570502	0.3570502	0.6107023
118	P	0.35544583	0.35544583	0.35544583	0.60795814
119	F	0.33959612	0.33959612	0.33959612	0.58084863
120	L	0.32302368	0.32302368	0.32302368	0.552503
121	S	0.44722447	0.44722447	0.44722447	0.7649372
122	H	0.4487473	0.4487473	0.4487473	0.76754194
123	A	0.39321098	0.39321098	0.39321098	0.67255205
124	S	0.37767693	0.37767693	0.37767693	0.64598244
125	K	0.4660082	0.4660082	0.4660082	0.79706514
126	E	0.3886119	0.3886119	0.3886119	0.6646857
127	G	0.4419345	0.4419345	0.4419345	0.75588924
128	T	0.40229663	0.40229663	0.40229663	0.68809223
129	Q	0.38818616	0.38818616	0.38818616	0.66395754
130	V	0.21572639	0.21572639	0.21572639	0.3689806
131	D	0.17057443	0.17057443	0.17057443	0.29175222
132	L	0.10576118	0.10576118	0.10576118	0.18089499
133	Q	0.062492706	0.062492706	0.062492706	0.10688815
134	D	0.24996604	0.24996604	0.24996604	0.42754444
135	I	0.21267469	0.21267469	0.21267469	0.36376095
136	F	0.010017954	0.010017954	0.010017954	0.01713481
137	Q	0.17778508	0.17778508	0.17778508	0.3040854
138	R	0.19131665	0.19131665	0.19131665	0.32722992
139	F	0.09090259	0.09090259	0.09090259	0.15548071
140	T	0.025501017	0.025501017	0.025501017	0.043617196
141	F	0.16387023	0.16387023	0.16387023	0.2802853
142	D	0.14924991	0.14924991	0.14924991	0.25527856
143	N	0.09250628	0.09250628	0.09250628	0.15822367
144	I	0.0067431424	0.0067431424	0.0067431424	0.011533539
145	C	0.14788741	0.14788741	0.14788741	0.2529481
146	S	0.24019322	0.24019322	0.24019322	0.41082892
147	I	0.19084723	0.19084723	0.19084723	0.32642704
148	V	0.149721	0.149721	0.149721	0.2560843
149	L	0.16467853	0.16467853	0.16467853	0.28166783
150	G	0.2253	0.2253	0.2253	0.38535538
151	V	0.35855013	0.35855013	0.35855013	0.6132678
152	D	0.26743752	0.26743752	0.26743752	0.45742783
153	P	0.30889493	0.30889493	0.30889493	0.528337
154	N	0.32671693	0.32671693	0.32671693	0.55881995
155	C	0.23249611	0.23249611	0.23249611	0.3976637
156	L	0.22327714	0.22327714	0.22327714	0.38189548
157	P	0.3684583	0.3684583	0.3684583	0.6302148
158	N	0.4465503	0.4465503	0.4465503	0.76378417
159	K	0.45994228	0.45994228	0.45994228	0.78668994
160	F	0.45857233	0.45857233	0.45857233	0.78434676
161	T	0.45860648	0.45860648	0.45860648	0.7844052
162	K	0.4601232	0.4601232	0.4601232	0.7869994
163	F	0.433093	0.433093	0.433093	0.74076664
164	S	0.43114266	0.43114266	0.43114266	0.73743075
165	D	0.46045706	0.46045706	0.46045706	0.7875704
166	V	0.3921616	0.3921616	0.3921616	0.6707572
167	A	0.38983676	0.38983676	0.38983676	0.6667807
168	Y	0.31962276	0.31962276	0.31962276	0.546686
169	E	0.25405413	0.25405413	0.25405413	0.43453676
170	K	0.43945268	0.43945268	0.43945268	0.7516443
171	A	0.3191814	0.3191814	0.3191814	0.5459311
172	F	0.12290203	0.12290203	0.12290203	0.21021287
173	N	0.3081271	0.3081271	0.3081271	0.52702373
174	K	0.4173505	0.4173505	0.4173505	0.7138405
175	M	0.27719352	0.27719352	0.27719352	0.4741146
176	E	0.19696002	0.19696002	0.19696002	0.3368824
177	D	0.3061818	0.3061818	0.3061818	0.5236964
178	A	0.28301942	0.28301942	0.28301942	0.48407927
179	I	0.12476991	0.12476991	0.12476991	0.21340771
180	F	0.17641112	0.17641112	0.17641112	0.30173537
181	Y	0.22317839	0.22317839	0.22317839	0.38172656
182	R	0.18581429	0.18581429	0.18581429	0.31781864
183	H	0.12254015	0.12254015	0.12254015	0.20959392
184	I	0.17129906	0.17129906	0.17129906	0.29299164
185	V	0.1416025	0.1416025	0.1416025	0.24219835
186	P	0.22440104	0.22440104	0.22440104	0.38381782
187	R	0.31937808	0.31937808	0.31937808	0.5462675
188	C	0.33547467	0.33547467	0.33547467	0.57379925
189	L	0.23077898	0.23077898	0.23077898	0.3947267
190	W	0.18125364	0.18125364	0.18125364	0.31001806
191	K	0.32061404	0.32061404	0.32061404	0.5483815
192	L	0.31795603	0.31795603	0.31795603	0.5438352
193	Q	0.17789218	0.17789218	0.17789218	0.30426857
194	K	0.32099035	0.32099035	0.32099035	0.5490251
195	W	0.32979995	0.32979995	0.32979995	0.5640932
196	F	0.2569755	0.2569755	0.2569755	0.4395335
197	Q	0.24014859	0.24014859	0.24014859	0.41075256
198	I	0.2576475	0.2576475	0.2576475	0.44068292
199	G	0.29765293	0.29765293	0.29765293	0.5091086
200	Q	0.32617137	0.32617137	0.32617137	0.5578868
201	E	0.28159356	0.28159356	0.28159356	0.48164046
202	K	0.41312024	0.41312024	0.41312024	0.706605
203	E	0.42375663	0.42375663	0.42375663	0.7247976
204	F	0.29747218	0.29747218	0.29747218	0.50879943
205	N	0.4448981	0.4448981	0.4448981	0.7609582
206	E	0.44125122	0.44125122	0.44125122	0.75472057
207	S	0.36234412	0.36234412	0.36234412	0.61975706
208	Q	0.3584804	0.3584804	0.3584804	0.6131485
209	K	0.45482224	0.45482224	0.45482224	0.7779326
210	I	0.39870086	0.39870086	0.39870086	0.681942
211	V	0.26960015	0.26960015	0.26960015	0.46112683
212	D	0.33487624	0.33487624	0.33487624	0.5727757
213	Q	0.46950182	0.46950182	0.46950182	0.8030407
214	F	0.37275675	0.37275675	0.37275675	0.6375669
215	L	0.20170806	0.20170806	0.20170806	0.34500352
216	H	0.45445114	0.45445114	0.45445114	0.77729785
217	E	0.4777527	0.4777527	0.4777527	0.81715304
218	C	0.3857307	0.3857307	0.3857307	0.65975773
219	I	0.31729326	0.31729326	0.31729326	0.5427016
220	T	0.47158074	0.47158074	0.47158074	0.80659646
221	S	0.49884126	0.49884126	0.49884126	0.85322315
222	K	0.37317684	0.37317684	0.37317684	0.63828546
223	R	0.40637624	0.40637624	0.40637624	0.69507
224	E	0.46650764	0.46650764	0.46650764	0.7979194
225	E	0.492555	0.492555	0.492555	0.84247106
226	Q	0.46606612	0.46606612	0.46606612	0.7971642
227	S	0.4664309	0.4664309	0.4664309	0.79778814
228	K	0.47369757	0.47369757	0.47369757	0.81021714
229	N	0.46792358	0.46792358	0.46792358	0.80034125
230	N	0.4684534	0.4684534	0.4684534	0.8012474
231	S	0.45400771	0.45400771	0.45400771	0.7765394
232	N	0.45069817	0.45069817	0.45069817	0.7708787
233	Q	0.46497586	0.46497586	0.46497586	0.7952994
234	I	0.42879122	0.42879122	0.42879122	0.73340887
235	D	0.46536028	0.46536028	0.46536028	0.7959569
236	E	0.4750849	0.4750849	0.4750849	0.81259
237	S	0.47910085	0.47910085	0.47910085	0.81945896
238	N	0.5093035	0.5093035	0.5093035	0.8711179
239	F	0.5038694	0.5038694	0.5038694	0.8618233
240	Y	0.39962837	0.39962837	0.39962837	0.6835284
241	L	0.3503203	0.3503203	0.3503203	0.59919137
242	L	0.35846552	0.35846552	0.35846552	0.61312306
243	K	0.48507568	0.48507568	0.48507568	0.82967836
244	A	0.45414385	0.45414385	0.45414385	0.77677226
245	L	0.4076722	0.4076722	0.4076722	0.69728667
246	M	0.4977338	0.4977338	0.4977338	0.8513289
247	E	0.5244497	0.5244497	0.5244497	0.8970241
248	E	0.51479435	0.51479435	0.51479435	0.88050944
249	R	0.5104478	0.5104478	0.5104478	0.87307507
250	G	0.51485646	0.51485646	0.51485646	0.8806157
251	K	0.5418424	0.5418424	0.5418424	0.9267727
252	E	0.5307127	0.5307127	0.5307127	0.9077364
253	Q	0.51988494	0.51988494	0.51988494	0.8892165
254	I	0.4754265	0.4754265	0.4754265	0.8131743
255	D	0.45569575	0.45569575	0.45569575	0.77942663
256	D	0.41873255	0.41873255	0.41873255	0.7162044
257	K	0.39009205	0.39009205	0.39009205	0.6672174
258	F	0.35585505	0.35585505	0.35585505	0.6086581
259	L	0.31730914	0.31730914	0.31730914	0.5427288
260	R	0.23572117	0.23572117	0.23572117	0.40317988
261	D	0.19008778	0.19008778	0.19008778	0.32512805
262	T	0.061393335	0.061393335	0.061393335	0.10500778
263	A	0.1509135	0.1509135	0.1509135	0.258124
264	I	0.16743034	0.16743034	0.16743034	0.28637454
265	N	0.03465177	0.03465177	0.03465177	0.05926874
266	L	0.120338075	0.120338075	0.120338075	0.20582746
267	L	0.07409415	0.07409415	0.07409415	0.12673138
268	A	0.034427598	0.034427598	0.034427598	0.05888531
269	A	-0.005830901	0.005830901	0.005830901	0.009973233
270	G	0.172793	0.172793	0.172793	0.2955469
271	R	0.055456415	0.055456415	0.055456415	0.094853215
272	D	0.05310311	0.05310311	0.05310311	0.0908281
273	T	-0.03140251	0.03140251	0.03140251	0.05371117
274	I	0.02265058	0.02265058	0.02265058	0.038741782
275	S	0.042838067	0.042838067	0.042838067	0.07327066
276	A	-0.06655557	0.06655557	0.06655557	0.11383732
277	G	0.024755638	0.024755638	0.024755638	0.042342294
278	L	0.04731708	0.04731708	0.04731708	0.08093161
279	S	0.06188972	0.06188972	0.06188972	0.1058568
280	W	-0.010755824	0.010755824	0.010755824	0.01839687
281	F	0.08097192	0.08097192	0.08097192	0.13849519
282	F	0.024120321	0.024120321	0.024120321	0.04125564
283	W	0.0859906	0.0859906	0.0859906	0.14707918
284	L	0.03297678	0.03297678	0.03297678	0.05640382
285	V	0.036610436	0.036610436	0.036610436	0.06261886
286	S	0.07519665	0.07519665	0.07519665	0.12861712
287	T	0.25176752	0.25176752	0.25176752	0.4306257
288	H	0.20578168	0.20578168	0.20578168	0.35197106
289	P	0.3910302	0.3910302	0.3910302	0.668822
290	L	0.3577115	0.3577115	0.3577115	0.61183333
291	V	0.16405013	0.16405013	0.16405013	0.280593
292	E	0.20508064	0.20508064	0.20508064	0.350772
293	A	0.4050331	0.4050331	0.4050331	0.69277275
294	K	0.35526475	0.35526475	0.35526475	0.60764843
295	I	0.08804649	0.08804649	0.08804649	0.1505956
296	L	0.3052534	0.3052534	0.3052534	0.5221085
297	E	0.4451238	0.4451238	0.4451238	0.76134425
298	E	0.30542564	0.30542564	0.30542564	0.5224031
299	I	0.23687027	0.23687027	0.23687027	0.40514532
300	K	0.47114542	0.47114542	0.47114542	0.8058519
301	D	0.46839222	0.46839222	0.46839222	0.8011428
302	T	0.41484368	0.41484368	0.41484368	0.7095528
303	F	0.43952456	0.43952456	0.43952456	0.7517673
304	K	0.4928272	0.4928272	0.4928272	0.84293664
305	T	0.46395063	0.46395063	0.46395063	0.79354584
306	K	0.46567443	0.46567443	0.46567443	0.79649425
307	E	0.4760958	0.4760958	0.4760958	0.8143191
308	G	0.47228736	0.47228736	0.47228736	0.80780506
309	N	0.48190847	0.48190847	0.48190847	0.8242611
310	W	0.4910298	0.4910298	0.4910298	0.83986235
311	L	0.48099887	0.48099887	0.48099887	0.8227053
312	T	0.49375588	0.49375588	0.49375588	0.84452504
313	S	0.49494112	0.49494112	0.49494112	0.8465523
314	G	0.46015805	0.46015805	0.46015805	0.78705895
315	E	0.40703833	0.40703833	0.40703833	0.69620246
316	E	0.4579576	0.4579576	0.4579576	0.7832953
317	E	0.41973808	0.41973808	0.41973808	0.71792424
318	L	0.33465105	0.33465105	0.33465105	0.57239056
319	N	0.3761509	0.3761509	0.3761509	0.6433723
320	K	0.40743324	0.40743324	0.40743324	0.69687796
321	L	0.19228522	0.19228522	0.19228522	0.3288866
322	V	0.14428452	0.14428452	0.14428452	0.2467857
323	Y	0.09334521	0.09334521	0.09334521	0.1596586
324	L	-0.02700275	0.02700275	0.02700275	0.046185777
325	H	0.037831955	0.037831955	0.037831955	0.06470816
326	G	0.11763801	0.11763801	0.11763801	0.20120923
327	A	-0.0041168663	0.0041168663	0.0041168663	0.0070415298
328	I	-0.11752008	0.11752008	0.11752008	0.20100753
329	C	-0.032553334	0.032553334	0.032553334	0.055679552
330	E	-0.046235397	0.046235397	0.046235397	0.07908149
331	A	-0.07655436	0.07655436	0.07655436	0.13093935
332	L	-0.21042289	0.21042289	0.21042289	0.35990945
333	R	0.05363712	0.05363712	0.05363712	0.09174147
334	L	-0.090883754	0.090883754	0.090883754	0.1554485
335	F	0.041647237	0.041647237	0.041647237	0.07123385
336	P	-0.00975563	0.00975563	0.00975563	0.016686128
337	P	-0.06776981	0.06776981	0.06776981	0.115914166
338	V	-0.026270576	0.026270576	0.026270576	0.044933457
339	P	-0.0021161984	0.0021161984	0.0021161984	0.0036195673
340	F	-0.041957293	0.041957293	0.041957293	0.07176418
341	E	-0.028773911	0.028773911	0.028773911	0.04921519
342	H	0.04629092	0.04629092	0.04629092	0.079176456
343	K	-0.07872918	0.07872918	0.07872918	0.13465919
344	C	0.060865436	0.060865436	0.060865436	0.104104854
345	A	0.00071109977	0.00071109977	0.00071109977	0.0012162722
346	I	0.13426119	0.13426119	0.13426119	0.22964169
347	K	0.18555278	0.18555278	0.18555278	0.31737134
348	S	0.3254665	0.3254665	0.3254665	0.5566812
349	D	0.11256055	0.11256055	0.11256055	0.1925247
350	I	0.24743553	0.24743553	0.24743553	0.42321622
351	L	0.008109072	0.008109072	0.008109072	0.013869839
352	P	0.05779375	0.05779375	0.05779375	0.09885102
353	S	0.122227624	0.122227624	0.122227624	0.20905936
354	G	0.22015668	0.22015668	0.22015668	0.3765582
355	D	0.101221554	0.101221554	0.101221554	0.17313036
356	R	0.3331306	0.3331306	0.3331306	0.56978995
357	I	0.11416331	0.11416331	0.11416331	0.19526608
358	K	0.20295633	0.20295633	0.20295633	0.34713855
359	P	0.18475452	0.18475452	0.18475452	0.316006
360	N	0.103140265	0.103140265	0.103140265	0.17641215
361	T	0.064413585	0.064413585	0.064413585	0.11017364
362	M	0.12011626	0.12011626	0.12011626	0.20544808
363	I	0.055194937	0.055194937	0.055194937	0.09440598
364	L	-0.019982263	0.019982263	0.019982263	0.034177866
365	Y	-0.04248876	0.04248876	0.04248876	0.07267321
366	S	-0.0828116	0.0828116	0.0828116	0.1416418
367	L	-0.1689477	0.1689477	0.1689477	0.28896984
368	Y	0.061746757	0.061746757	0.061746757	0.10561228
369	S	-0.058184613	0.058184613	0.058184613	0.09951955
370	M	-0.14012413	0.14012413	0.14012413	0.23966973
371	G	-0.009940354	0.009940354	0.009940354	0.017002081
372	R	0.064079255	0.064079255	0.064079255	0.1096018
373	M	0.0960972	0.0960972	0.0960972	0.16436562
374	E	0.24009338	0.24009338	0.24009338	0.41065815
375	Q	0.2844193	0.2844193	0.2844193	0.48647365
376	T	0.061814986	0.061814986	0.061814986	0.10572898
377	W	0.035588913	0.035588913	0.035588913	0.060871635
378	G	0.12004186	0.12004186	0.12004186	0.20532082
379	K	0.24975972	0.24975972	0.24975972	0.42719156
380	D	0.20792818	0.20792818	0.20792818	0.35564247
381	C	-0.059192996	0.059192996	0.059192996	0.1012443
382	L	0.10044541	0.10044541	0.10044541	0.17180285
383	E	0.2103431	0.2103431	0.2103431	0.35977295
384	F	0.0072359424	0.0072359424	0.0072359424	0.012376429
385	K	0.16339387	0.16339387	0.16339387	0.27947053
386	P	-0.035731338	0.035731338	0.035731338	0.061115243
387	E	0.09864147	0.09864147	0.09864147	0.16871737
388	R	0.024585117	0.024585117	0.024585117	0.042050634
389	W	0.007512824	0.007512824	0.007512824	0.012850011
390	I	0.04253568	0.04253568	0.04253568	0.07275346
391	S	0.25444737	0.25444737	0.25444737	0.43520936
392	E	0.29422355	0.29422355	0.29422355	0.5032429
393	K	0.32755947	0.32755947	0.32755947	0.560261
394	G	0.2980542	0.2980542	0.2980542	0.5097949
395	S	0.23560943	0.23560943	0.23560943	0.40298873
396	N	0.15425187	0.15425187	0.15425187	0.26383397
397	I	0.20191206	0.20191206	0.20191206	0.34535244
398	H	0.166871	0.166871	0.166871	0.28541782
399	I	0.17532372	0.17532372	0.17532372	0.29987547
400	P	0.30886933	0.30886933	0.30886933	0.52829325
401	S	0.1591819	0.1591819	0.1591819	0.27226633
402	Y	0.18955871	0.18955871	0.18955871	0.32422313
403	K	0.098297626	0.098297626	0.098297626	0.16812925
404	F	0.056126483	0.056126483	0.056126483	0.0959993
405	I	-0.074611954	0.074611954	0.074611954	0.12761705
406	A	-0.105983995	0.105983995	0.105983995	0.1812761
407	F	-0.021970684	0.021970684	0.021970684	0.03757888
408	N	-0.12331706	0.12331706	0.12331706	0.21092275
409	A	-0.10847715	0.10847715	0.10847715	0.18554042
410	G	-0.064259045	0.064259045	0.064259045	0.10990932
411	P	0.038577303	0.038577303	0.038577303	0.06598301
412	R	-0.007255334	0.007255334	0.007255334	0.012409597
413	S	-0.033669937	0.033669937	0.033669937	0.0575894
414	C	-0.021490047	0.021490047	0.021490047	0.036756795
415	L	-0.1052975	0.1052975	0.1052975	0.1801019
416	G	-0.023752896	0.023752896	0.023752896	0.040627193
417	R	0.010386715	0.010386715	0.010386715	0.017765542
418	N	0.12626623	0.12626623	0.12626623	0.21596703
419	I	0.06392133	0.06392133	0.06392133	0.10933169
420	S	0.035420667	0.035420667	0.035420667	0.060583867
421	F	0.030304348	0.030304348	0.030304348	0.051832862
422	I	0.16422857	0.16422857	0.16422857	0.2808982
423	Q	-0.0740957	0.0740957	0.0740957	0.12673403
424	M	-0.17408085	0.17408085	0.17408085	0.29774964
425	K	0.019757994	0.019757994	0.019757994	0.033794273
426	M	0.18306334	0.18306334	0.18306334	0.3131134
427	V	0.07385778	0.07385778	0.07385778	0.12632708
428	A	-0.002205761	0.002205761	0.002205761	0.0037727559
429	I	0.18327776	0.18327776	0.18327776	0.31348014
430	A	0.31071663	0.31071663	0.31071663	0.53145283
431	L	0.1829161	0.1829161	0.1829161	0.31286156
432	L	0.1306359	0.1306359	0.1306359	0.22344096
433	W	0.30199674	0.30199674	0.30199674	0.51653826
434	N	0.33048415	0.33048415	0.33048415	0.56526345
435	F	0.2677586	0.2677586	0.2677586	0.45797703
436	K	0.33850408	0.33850408	0.33850408	0.5789808
437	V	0.06939828	0.06939828	0.06939828	0.11869951
438	Q	0.40050566	0.40050566	0.40050566	0.6850289
439	V	0.15905884	0.15905884	0.15905884	0.27205583
440	V	0.14262795	0.14262795	0.14262795	0.24395229
441	E	0.20431088	0.20431088	0.20431088	0.3494554
442	G	0.23841104	0.23841104	0.23841104	0.40778065
443	H	0.15620911	0.15620911	0.15620911	0.26718163
444	P	0.217975	0.217975	0.217975	0.37282667
445	V	0.06683718	0.06683718	0.06683718	0.11431898
446	T	0.14410564	0.14410564	0.14410564	0.24647975
447	P	0.019476293	0.019476293	0.019476293	0.033312447
448	S	0.088364914	0.088364914	0.088364914	0.15114024
449	V	-0.027679658	0.027679658	0.027679658	0.047343567
450	S	-0.013542821	0.013542821	0.013542821	0.023163777
451	V	-0.05310694	0.05310694	0.05310694	0.09083465
452	V	-0.10978908	0.10978908	0.10978908	0.18778436
453	L	-0.16234763	0.16234763	0.16234763	0.27768102
454	H	-0.010321343	0.010321343	0.010321343	0.01765373
455	M	-0.1395169	0.1395169	0.1395169	0.23863113
456	K	-0.070022166	0.070022166	0.070022166	0.11976662
457	H	0.015506353	0.015506353	0.015506353	0.026522223
458	G	0.14488755	0.14488755	0.14488755	0.24781713
459	L	-0.016153317	0.016153317	0.016153317	0.027628796
460	K	0.16026835	0.16026835	0.16026835	0.2741246
461	V	-0.03408259	0.03408259	0.03408259	0.05829521
462	K	0.37479907	0.37479907	0.37479907	0.6410601
463	L	0.22461468	0.22461468	0.22461468	0.38418323
464	T	0.3954582	0.3954582	0.3954582	0.6763957
465	K	0.44761974	0.44761974	0.44761974	0.7656133
466	R	0.36780268	0.36780268	0.36780268	0.6290934
467	C	0.48509344	0.48509344	0.48509344	0.82970876
468	I	0.41413984	0.41413984	0.41413984	0.708349
