## Supplementary material for "The N-Terminus of *Sophora tonkinensis* Cytochrome P450s Evolves Neutrally yet Encodes Rich Functional Information: A Protein Language Model Analysis": Table T2

Constraint Island	Position	Key Residues	Minimum Dispersion	Functional Role
CI-1 (Heme-binding loop)	441¨C448	C446, G447	0.161	Catalytic core
CI-2 (EXXR/PERF motif)	358¨C367	E362, R365	0.142	Core fold stabilization
CI-3 (I-helix oxygen activation region)	294¨C300	T298, S299	0.311	Substrate oxidation
CI-4 (K-helix C-terminal turn)	389¨C392	L389, G392	0.274	Structural support
CI-5 (J-helix acidic patch)	322¨C324	E323	0.248	Putative electrostatic guidance for CPR
CI-6 (Hinge motif)	21¨C26	P21, G24, L26	0.289	N-terminus-core connection
