## Supplementary material for "The N-Terminus of *Sophora tonkinensis* Cytochrome P450s Evolves Neutrally yet Encodes Rich Functional Information: A Protein Language Model Analysis": Table T6

region	property	spearman_rho	p_value	bonferroni_significant	n_residues
1–50 (full)	Hydrophobicity (Kyte-Doolittle)	0.17622471198812126	2.397738178625021e-120	True	17250
1–50 (full)	Helix Propensity (Chou-Fasman)	0.19894399227624546	1.7163103158430377e-153	True	17250
1–50 (full)	Sidechain Volume	0.11936302775800266	9.101347785443331e-56	True	17250
1–50 (full)	Aromaticity	0.11741245545995188	5.255059237798871e-54	True	17250
1–50 (full)	Shannon Entropy (position)	-0.293163303829892	0.0	False	17250
1–8	Hydrophobicity (Kyte-Doolittle)	0.08612977624731062	5.8632743739714015e-06	True	2760
1–8	Helix Propensity (Chou-Fasman)	-0.04481116813589379	0.018557509059416825	False	2760
1–8	Sidechain Volume	0.1049486712904933	3.270151897867347e-08	True	2760
1–8	Aromaticity	0.09565912775903948	4.783677496107792e-07	True	2760
1–8	Shannon Entropy (position)	0.046219198412459306	0.015167454340613354	False	2760
9–40	Hydrophobicity (Kyte-Doolittle)	0.2614930074273578	4.955262064214594e-172	True	11040
9–40	Helix Propensity (Chou-Fasman)	0.1913819022796166	1.4426357849534133e-91	True	11040
9–40	Sidechain Volume	0.1009457570273894	2.1044306771857483e-26	True	11040
9–40	Aromaticity	0.12449623984591747	2.1983513417178745e-39	True	11040
9–40	Shannon Entropy (position)	-0.22103205155773897	3.009837438919367e-122	False	11040
41–50	Hydrophobicity (Kyte-Doolittle)	-0.2403620915382816	1.5618749268874826e-46	True	3450
41–50	Helix Propensity (Chou-Fasman)	-0.0027902959411586063	0.8698620574917562	False	3450
41–50	Sidechain Volume	0.000412895593496992	0.9806585100067196	False	3450
41–50	Aromaticity	0.010096657359776828	0.5532851944177617	False	3450
41–50	Shannon Entropy (position)	-0.018837765908286532	0.26865493498915	False	3450
