## Supplementary material for "The N-Terminus of *Sophora tonkinensis* Cytochrome P450s Evolves Neutrally yet Encodes Rich Functional Information: A Protein Language Model Analysis": Table T7

Cluster	Gene_Count	Gene_List
Early-N	324	StonChr1AG000330.1; StonChr1AG002740.1; StonChr1AG007090.1; StonChr1AG008690.1; StonChr1AG009990.1; StonChr1AG019900.1; StonChr1AG019940.1; StonChr1AG020090.1; StonChr1AG026330.1; StonChr1AG027680.1; StonChr1AG027700.1; StonChr1AG032040.1; StonChr1AG034590.1; StonChr1AG034840.1; StonChr1AG037120.1; StonChr1AG038340.1; StonChr1BG000310.1; StonChr1BG002840.1; StonChr1BG008910.1; StonChr1BG010150.1;…
Late-N	9	StonChr1AG020200.1; StonChr1AG024220.1; StonChr1BG024990.1; StonChr3AG090180.1; StonChr3BG092910.1; StonChr4AG137080.1; StonChr5BG153340.1; StonChr8AG247430.1; StonChr9BG288350.1
Mid-N_1	3	StonChr1AG032010.1; StonChr3AG063010.1; StonChr3BG064770.1
Mid-N_2	1	StonChr5AG148070.1
Weak-N	8	StonChr1AG008680.1; StonChr3AG091640.1; StonChr5AG157750.1; StonChr5AG157780.1; StonChr5BG163300.1; StonChr5BG175920.1; StonChr8AG246790.1; StonChr9AG279440.1
