## Supplementary material for "The N-Terminus of *Sophora tonkinensis* Cytochrome P450s Evolves Neutrally yet Encodes Rich Functional Information: A Protein Language Model Analysis": Table T8

Cluster	Gene_Count	Gene_List
Early-N	19	StonChr1AG024220.1; StonChr1AG032010.1; StonChr1BG024990.1; StonChr2BG053070.1; StonChr3AG063010.1; StonChr3AG063460.1; StonChr3AG090180.1; StonChr3BG064770.1; StonChr3BG092910.1; StonChr4AG111710.1; StonChr4AG133430.1; StonChr4AG137080.1; StonChr4BG134350.1; StonChr4BG138460.1; StonChr5AG148070.1; StonChr5AG157780.1; StonChr5BG163300.1; StonChr6AG188700.1; StonChr6BG194810.1
Late-N	6	StonChr1AG002740.1; StonChr1AG008690.1; StonChr1BG002840.1; StonChr5AG140230.1; StonChr5BG145430.1; StonChr8AG266540.1
Mid-N_1	292	StonChr1AG000330.1; StonChr1AG007090.1; StonChr1AG008680.1; StonChr1AG009990.1; StonChr1AG019900.1; StonChr1AG019940.1; StonChr1AG026330.1; StonChr1AG027680.1; StonChr1AG027700.1; StonChr1AG032040.1; StonChr1AG034590.1; StonChr1AG034840.1; StonChr1AG037120.1; StonChr1AG038340.1; StonChr1BG000310.1; StonChr1BG008910.1; StonChr1BG010150.1; StonChr1BG020360.1; StonChr1BG020720.1; StonChr1BG027090.1;…
Mid-N_2	17	StonChr1AG020090.1; StonChr1BG020600.1; StonChr3AG085540.1; StonChr3BG088030.1; StonChr4AG111430.1; StonChr4BG115110.1; StonChr4BG139430.1; StonChr5BG167360.1; StonChr6AG194150.1; StonChr6AG199440.1; StonChr6BG200570.1; StonChr6BG206200.1; StonChr7AG237300.1; StonChr7BG245210.1; StonChr8AG246850.1; StonChr8BG254920.1; StonChr9AG293320.1
Weak-N	11	StonChr1AG020200.1; StonChr3AG060130.1; StonChr3AG069290.1; StonChr3AG086420.1; StonChr5AG164160.1; StonChr5BG153340.1; StonChr8AG255850.1; StonChr8BG263720.1; StonChr9AG276380.1; StonChr9AG284160.1; StonChr9BG284910.1
