## Supplementary material for "The N-Terminus of *Sophora tonkinensis* Cytochrome P450s Evolves Neutrally yet Encodes Rich Functional Information: A Protein Language Model Analysis": Table T3

seq_id	seq_length	ref20_match_pos	ref20_match_aa	ref21_match_pos	ref21_match_aa	ref22_match_pos	ref22_match_aa	ref23_match_pos	ref23_match_aa	ref24_match_pos	ref24_match_aa	ref25_match_pos	ref25_match_aa	ref26_match_pos	ref26_match_aa	ref27_match_pos	ref27_match_aa
StonChr1AG000330.1	514	45	W	46	P	47	V	48	F	49	G	50	N	51	I	52	F
StonChr1AG002740.1	538	73	V	74	P	75	I	76	F	77	G	78	N	264	L	266	P
StonChr1AG007090.1	521	342	W	461	P	164	V	164	V	55	G	56	N	516	L	515	P
StonChr1AG008680.1	432	14	S	16	P	12	V	12	V	6	G	12	V	3	L	16	P
StonChr1AG008690.1	539	73	I	74	P	75	I	76	F	77	G	78	S	79	L	80	F
StonChr1AG009990.1	519	46	Y	47	P	48	I	49	I	50	G	51	S	52	V	53	F
StonChr1AG019900.1	485	33	P	34	P	66	V	171	V	35	G	67	M	269	L	36	P
StonChr1AG019940.1	491	41	L	42	T	43	I	44	I	37	G	46	N	47	L	48	H
StonChr1AG020090.1	517	55	W	56	P	57	I	58	V	59	G	60	N	61	L	62	F
StonChr1AG020200.1	551	93	L	94	P	95	I	96	I	97	G	98	N	99	L	100	L
StonChr1AG024220.1	538	164	W	261	P	171	V	487	V	530	G	533	M	175	L	261	P
StonChr1AG026330.1	523	41	L	42	P	43	I	44	I	45	G	46	H	47	L	48	Y
StonChr1AG027680.1	523	52	L	53	P	54	I	55	I	56	G	57	H	58	L	59	H
StonChr1AG027700.1	520	45	L	46	P	47	I	48	I	49	G	50	H	282	L	52	H
StonChr1AG032010.1	542	168	W	482	P	491	V	491	V	72	G	73	N	537	L	523	P
StonChr1AG032040.1	541	159	W	480	P	61	P	62	Y	63	G	64	N	535	L	521	P
StonChr1AG034590.1	464	41	W	42	P	43	V	44	F	45	G	46	E	248	L	35	P
StonChr1AG034840.1	520	163	F	253	P	53	L	54	V	55	G	171	M	168	L	-	-
StonChr1AG037120.1	546	45	W	46	P	47	I	48	L	49	G	50	H	51	L	52	P
StonChr1AG038340.1	545	34	F	35	P	36	I	37	L	38	G	39	M	40	L	41	P
StonChr1BG000310.1	514	45	W	46	P	47	V	48	F	49	G	50	N	51	I	52	F
StonChr1BG002840.1	538	73	V	74	P	75	I	76	F	77	G	78	N	264	L	266	P
StonChr1BG008910.1	495	36	L	37	P	38	I	39	I	40	G	41	N	42	L	43	H
StonChr1BG010150.1	519	46	Y	47	P	48	I	49	I	50	G	51	S	52	V	53	F
StonChr1BG020360.1	485	33	P	34	P	66	V	171	V	35	G	67	M	269	L	36	P
StonChr1BG020600.1	517	55	W	56	P	57	I	58	V	59	G	60	N	61	L	62	F
StonChr1BG020720.1	499	41	L	42	P	43	I	44	I	45	G	46	N	47	L	48	L
StonChr1BG024990.1	538	164	W	261	P	171	V	487	V	530	G	533	M	175	L	261	P
StonChr1BG027090.1	523	41	L	42	P	43	I	44	I	45	G	46	H	47	L	48	Y
StonChr1BG028350.1	523	52	L	53	P	54	I	55	I	56	G	57	H	58	L	59	H
StonChr1BG028380.1	516	41	L	42	P	43	I	44	I	45	G	46	H	41	L	48	H
StonChr1BG032350.1	528	345	W	468	P	521	V	477	V	50	G	165	M	523	L	509	P
StonChr1BG035030.1	464	41	W	42	P	43	V	44	F	45	G	46	E	248	L	35	P
StonChr1BG035310.1	520	163	F	253	P	53	L	54	V	55	G	171	M	168	L	-	-
StonChr1BG037600.1	546	45	W	46	P	47	I	48	L	49	G	50	H	51	L	52	P
StonChr1BG038920.1	508	34	F	35	P	36	I	37	L	38	G	39	M	40	L	41	P
StonChr2AG039470.1	514	52	L	53	P	54	V	55	V	56	G	57	N	58	L	59	L
StonChr2AG042630.1	447	46	W	47	P	48	L	49	I	50	G	51	E	48	L	53	I
StonChr2AG044080.1	515	45	W	46	L	47	I	48	I	49	G	50	N	51	L	52	N
StonChr2AG044120.1	514	45	W	46	P	47	I	48	I	49	G	50	N	51	L	52	N
StonChr2AG051160.1	521	340	W	53	P	54	L	55	V	56	G	169	M	27	L	508	P
StonChr2AG051170.1	521	161	F	53	P	54	L	55	V	56	G	169	M	27	L	508	P
StonChr2AG051590.1	498	26	W	27	P	28	I	29	I	30	G	31	M	32	L	33	P
StonChr2AG056020.1	522	250	W	381	P	508	V	258	V	318	G	415	M	264	L	431	P
StonChr2AG056390.1	510	46	W	47	P	48	I	49	F	50	G	51	N	52	M	53	F
StonChr2AG059180.1	512	48	Y	49	P	50	L	51	I	52	G	53	S	254	L	55	L
StonChr2AG059190.1	511	47	Y	48	P	49	L	50	I	51	G	52	S	253	L	54	L
StonChr2BG040140.1	514	52	L	53	P	54	V	55	V	56	G	57	N	58	L	59	L
StonChr2BG043800.1	447	46	W	47	P	48	L	49	I	50	G	51	E	48	L	53	I
StonChr2BG045330.1	515	45	W	46	P	47	I	48	I	49	G	50	N	51	L	52	N
StonChr2BG045380.1	514	45	W	46	P	47	I	48	I	49	G	50	N	51	L	52	N
StonChr2BG052620.1	521	340	W	53	P	54	L	55	V	56	G	169	M	27	L	508	P
StonChr2BG052630.1	521	340	W	53	P	54	L	55	V	56	G	169	M	27	L	508	P
StonChr2BG053070.1	469	283	W	337	P	29	F	285	V	31	G	32	P	2	L	3	P
StonChr2BG057580.1	522	250	W	381	P	508	V	258	V	318	G	415	M	264	L	431	P
StonChr2BG057970.1	510	46	W	47	P	48	I	49	F	50	G	51	N	52	M	53	F
StonChr2BG060840.1	512	48	Y	49	P	50	L	51	I	52	G	53	S	254	L	55	L
StonChr2BG060850.1	511	47	Y	48	P	49	L	50	I	51	G	52	S	253	L	54	L
StonChr3AG060130.1	543	176	W	279	P	183	V	80	V	81	G	-	-	538	L	524	P
StonChr3AG061670.1	518	38	V	39	P	40	I	41	I	42	G	506	M	285	L	32	P
StonChr3AG062200.1	509	42	L	43	P	44	V	45	I	46	G	47	H	48	L	49	H
StonChr3AG062220.1	508	41	L	42	P	43	F	44	I	45	G	46	H	47	L	48	H
StonChr3AG062980.1	466	36	W	37	P	38	Y	39	L	40	G	41	E	39	L	37	P
StonChr3AG063010.1	558	72	W	73	P	74	V	75	L	76	G	77	M	78	L	79	P
StonChr3AG063460.1	468	283	W	336	P	5	V	3	V	31	G	424	M	6	L	3	V
StonChr3AG064210.1	515	43	L	44	P	45	I	46	I	47	G	48	N	43	L	50	L
StonChr3AG067280.1	516	41	L	42	P	43	I	44	I	45	G	46	H	41	L	48	H
StonChr3AG067300.1	516	41	L	42	P	43	I	44	I	45	G	46	H	41	L	48	H
StonChr3AG067320.1	521	40	L	41	P	42	V	43	I	44	G	45	H	46	L	47	H
StonChr3AG067370.1	526	43	L	44	P	45	I	46	I	47	G	48	H	49	L	50	H
StonChr3AG069290.1	511	236	W	367	P	257	V	298	V	304	G	401	M	280	L	435	P
StonChr3AG072500.1	519	162	F	160	P	210	V	22	V	511	G	170	M	167	L	508	P
StonChr3AG074590.1	523	44	W	45	P	46	I	47	V	48	G	49	N	50	L	51	L
StonChr3AG075220.1	521	342	W	161	P	56	L	57	V	58	G	171	M	168	L	510	P
StonChr3AG077280.1	508	46	L	47	P	48	I	49	I	50	G	51	N	52	L	53	H
StonChr3AG080330.1	504	425	W	372	P	43	V	43	V	45	G	406	M	276	L	422	P
StonChr3AG081520.1	511	332	W	451	P	142	V	142	V	50	G	168	M	506	L	-	-
StonChr3AG082790.1	469	41	W	42	P	43	I	44	V	45	G	46	E	280	L	42	P
StonChr3AG085540.1	520	56	W	57	P	58	I	59	V	60	G	61	N	62	L	63	F
StonChr3AG086420.1	393	28	W	265	P	21	P	21	P	17	G	19	G	20	L	266	P
StonChr3AG089230.1	515	44	I	45	P	46	I	47	I	48	T	195	M	284	L	426	P
StonChr3AG089240.1	508	37	I	38	P	39	I	40	I	41	T	188	M	277	L	34	P
StonChr3AG090180.1	636	545	V	515	P	241	V	545	V	540	G	592	M	535	L	515	P
StonChr3AG091640.1	418	14	S	16	P	22	V	22	V	6	G	22	V	3	L	16	P
StonChr3AG092200.1	506	41	L	42	P	43	I	44	I	45	G	46	N	47	L	48	H
StonChr3AG095450.1	511	41	L	42	P	43	L	44	I	45	G	46	H	68	L	48	P
StonChr3AG095880.1	511	47	Y	48	P	49	L	50	I	51	G	52	S	253	L	54	L
StonChr3BG063410.1	518	38	V	39	P	40	I	41	I	42	G	506	M	285	L	32	P
StonChr3BG063960.1	509	42	L	43	P	44	V	45	I	46	G	47	H	48	L	49	H
StonChr3BG064740.1	477	47	W	48	P	49	Y	50	L	51	G	52	E	258	L	54	L
StonChr3BG064770.1	558	72	W	73	P	74	V	75	L	76	G	77	M	78	L	79	P
StonChr3BG065190.1	506	34	W	35	P	36	I	37	I	38	G	39	M	40	L	41	V
StonChr3BG066060.1	515	43	L	44	P	45	I	46	I	47	G	48	N	43	L	50	L
StonChr3BG069060.1	514	39	L	40	P	41	I	42	I	43	G	44	H	39	L	46	H
StonChr3BG069080.1	524	43	L	44	P	45	I	46	I	47	G	48	H	49	L	50	H
StonChr3BG069130.1	525	43	L	44	P	45	I	46	I	47	G	48	H	49	L	50	H
StonChr3BG069210.1	526	43	L	44	P	45	I	46	I	47	G	48	H	49	L	50	H
StonChr3BG071230.1	507	244	W	375	P	265	V	252	V	312	G	409	M	288	L	425	P
StonChr3BG084140.1	511	332	W	451	P	142	V	142	V	50	G	168	M	506	L	505	P
StonChr3BG085430.1	469	41	W	42	P	43	I	44	V	45	G	46	E	280	L	42	P
StonChr3BG088030.1	520	56	W	57	P	58	I	59	V	60	G	61	N	62	L	63	F
StonChr3BG091920.1	508	37	I	38	P	39	I	40	I	41	T	188	M	277	L	34	P
StonChr3BG092910.1	636	545	V	515	P	241	V	545	V	540	G	592	M	535	L	515	P
StonChr3BG094990.1	499	39	L	40	P	41	I	42	I	43	G	44	N	45	L	46	H
StonChr3BG095000.1	506	41	L	42	P	43	I	44	I	45	G	46	N	47	L	48	H
StonChr4AG102410.1	515	44	L	45	P	46	V	47	I	48	G	49	N	50	L	51	H
StonChr4AG103880.1	484	46	Y	47	P	48	M	49	I	50	G	51	E	264	L	53	I
StonChr4AG103890.1	484	46	Y	47	P	48	M	49	I	50	G	51	E	264	L	53	I
StonChr4AG105280.1	550	33	W	34	P	35	L	36	L	37	G	38	S	39	L	40	P
StonChr4AG106090.1	513	52	L	53	P	54	I	55	F	56	G	57	N	58	L	59	L
StonChr4AG109030.1	495	37	L	38	P	39	I	40	I	41	G	42	N	43	L	44	H
StonChr4AG111430.1	492	53	F	54	P	55	F	56	I	57	G	58	E	267	L	60	V
StonChr4AG111710.1	500	56	W	57	P	58	F	59	L	60	G	61	E	63	L	63	L
StonChr4AG111820.1	519	48	L	49	P	50	I	51	I	52	G	53	N	54	M	55	N
StonChr4AG111840.1	522	49	L	50	P	51	I	52	I	53	G	54	N	55	M	56	N
StonChr4AG114150.1	465	43	W	44	P	45	Y	46	I	47	G	48	E	283	L	50	F
StonChr4AG114580.1	505	34	L	35	P	36	I	37	I	38	G	39	N	40	L	41	N
StonChr4AG118740.1	520	42	L	43	P	44	F	45	V	46	G	47	H	48	L	49	H
StonChr4AG118750.1	520	42	L	43	P	44	F	45	V	46	G	47	H	48	L	49	H
StonChr4AG119930.1	473	46	W	47	P	48	Y	49	I	50	G	51	E	53	L	53	L
StonChr4AG121910.1	499	43	L	44	P	45	L	46	I	47	G	48	N	49	I	50	H
StonChr4AG121960.1	499	43	L	44	P	45	L	46	I	47	G	48	N	49	I	50	H
StonChr4AG129290.1	511	36	I	37	P	38	I	39	L	40	G	41	N	283	L	33	P
StonChr4AG129600.1	466	44	W	45	P	46	Y	47	I	48	G	49	E	284	L	51	F
StonChr4AG131290.1	528	52	L	53	P	54	I	55	I	56	G	57	N	58	M	59	L
StonChr4AG131370.1	495	43	W	44	P	45	L	46	L	47	G	48	E	45	L	419	P
StonChr4AG131960.1	493	48	W	49	P	50	F	51	I	52	G	53	E	268	L	55	I
StonChr4AG132390.1	509	40	L	41	P	42	L	43	I	44	G	45	N	46	L	47	H
StonChr4AG132400.1	508	40	L	41	P	42	L	43	I	44	G	45	N	46	L	47	H
StonChr4AG132620.1	530	49	W	50	P	51	I	52	I	53	G	54	H	55	M	56	H
StonChr4AG133430.1	518	58	L	59	P	60	L	61	I	62	G	63	N	64	L	65	H
StonChr4AG134370.1	491	55	W	56	P	57	F	58	L	59	G	60	N	61	M	62	Q
StonChr4AG136010.1	441	37	L	38	P	39	L	40	L	41	G	35	M	37	L	38	P
StonChr4AG137080.1	583	170	W	518	P	163	I	527	V	159	G	165	A	572	L	518	P
StonChr4AG137780.1	501	42	L	43	P	44	I	45	I	46	G	47	N	48	L	49	F
StonChr4BG107050.1	484	46	Y	47	P	48	M	49	I	50	G	51	E	264	L	53	I
StonChr4BG108530.1	550	33	W	34	P	35	L	36	L	37	G	38	S	39	L	40	P
StonChr4BG109430.1	513	52	L	53	P	54	I	55	F	56	G	57	N	58	L	59	L
StonChr4BG112630.1	495	37	L	38	P	39	I	40	I	41	G	42	N	43	L	44	H
StonChr4BG115110.1	492	53	F	54	P	55	F	56	I	57	G	58	E	267	L	60	V
StonChr4BG115440.1	491	47	W	48	P	49	F	50	L	51	G	52	E	270	L	54	L
StonChr4BG115550.1	522	49	L	50	P	51	I	52	I	53	G	54	N	55	M	56	N
StonChr4BG117800.1	465	43	W	44	P	45	Y	46	I	47	G	48	E	283	L	50	F
StonChr4BG123100.1	520	42	L	43	P	44	F	45	V	46	G	47	H	48	L	49	H
StonChr4BG124440.1	473	46	W	47	P	48	Y	49	I	50	G	51	E	53	L	53	L
StonChr4BG134040.1	511	36	I	37	P	38	I	39	L	40	G	41	N	283	L	33	P
StonChr4BG134350.1	493	71	W	72	P	73	Y	74	I	75	G	76	E	277	L	78	F
StonChr4BG136220.1	528	52	L	53	P	54	I	55	I	56	G	57	N	58	M	59	L
StonChr4BG136310.1	495	43	W	44	P	45	L	46	L	47	G	48	E	45	L	419	P
StonChr4BG137380.1	509	40	L	41	P	42	L	43	I	44	G	45	N	46	L	47	H
StonChr4BG137410.1	508	40	L	41	P	42	L	43	I	44	G	45	N	46	L	47	H
StonChr4BG137640.1	530	49	W	50	P	51	I	52	I	53	G	54	H	55	M	56	H
StonChr4BG138450.1	487	37	L	38	P	39	I	40	I	41	G	42	N	43	L	44	H
StonChr4BG138460.1	518	58	L	59	P	60	L	61	I	62	G	63	N	64	L	65	H
StonChr4BG139430.1	496	60	W	61	P	62	F	63	L	64	G	65	N	66	M	67	Q
StonChr4BG141120.1	441	37	L	38	P	39	L	40	L	41	G	35	M	37	L	38	P
StonChr4BG142950.1	501	42	L	43	P	44	I	45	I	46	G	47	N	48	L	49	F
StonChr5AG140230.1	535	74	S	75	P	76	L	77	I	78	G	515	M	169	L	257	P
StonChr5AG147180.1	523	49	L	50	P	51	I	52	I	53	G	54	H	55	L	56	H
StonChr5AG147190.1	519	45	L	46	P	47	I	48	I	49	G	50	H	51	L	52	H
StonChr5AG147240.1	517	42	L	43	P	44	I	45	I	46	G	47	H	48	L	49	H
StonChr5AG148070.1	576	-	-	510	P	519	V	519	V	91	G	-	-	426	L	266	P
StonChr5AG150820.1	507	44	W	45	P	46	I	47	L	48	G	49	A	50	L	51	P
StonChr5AG154320.1	531	52	W	53	P	54	I	55	V	56	G	57	N	58	L	59	P
StonChr5AG154560.1	505	43	L	44	P	45	L	46	I	47	G	48	N	49	I	50	H
StonChr5AG154570.1	512	46	L	47	P	48	L	49	I	50	G	51	N	52	M	53	H
StonChr5AG154580.1	498	42	L	43	P	44	I	45	I	46	G	47	N	48	I	49	H
StonChr5AG154590.1	509	44	L	45	P	46	I	47	I	48	G	49	N	50	I	51	P
StonChr5AG154600.1	517	44	L	45	P	46	I	47	I	48	G	49	N	50	I	51	P
StonChr5AG156120.1	526	37	W	38	P	39	F	40	V	41	G	42	S	43	L	44	P
StonChr5AG157750.1	449	21	F	15	P	12	V	12	V	383	G	25	N	22	L	15	P
StonChr5AG157780.1	554	13	W	14	S	15	I	16	V	17	G	18	N	19	L	20	P
StonChr5AG157950.1	482	40	Y	41	P	42	I	43	I	44	G	45	E	261	L	41	P
StonChr5AG158020.1	535	55	W	56	P	57	I	58	V	59	G	60	N	61	L	62	P
StonChr5AG160690.1	475	38	L	39	P	40	F	41	I	42	G	43	E	38	L	45	L
StonChr5AG160990.1	518	48	F	49	P	50	F	51	L	52	G	53	N	269	L	55	I
StonChr5AG161090.1	519	49	F	50	P	51	F	52	F	53	G	54	N	270	L	56	I
StonChr5AG161740.1	499	39	L	40	P	41	I	42	I	43	G	44	N	45	L	46	H
StonChr5AG161750.1	498	39	L	40	P	41	I	42	I	43	G	44	N	45	L	46	H
StonChr5AG161790.1	498	39	L	40	P	41	I	42	I	43	G	44	N	45	L	46	N
StonChr5AG161800.1	498	39	L	40	P	41	I	42	I	43	G	44	N	45	L	46	N
StonChr5AG161830.1	498	39	L	40	P	41	I	42	I	43	G	44	N	45	L	46	N
StonChr5AG161850.1	498	39	L	40	P	41	I	42	I	43	G	44	N	45	L	46	N
StonChr5AG164150.1	494	53	W	54	P	55	F	56	I	57	G	58	N	59	M	60	W
StonChr5AG164160.1	579	108	W	52	P	110	L	54	I	112	G	113	N	508	L	115	W
StonChr5AG165890.1	492	39	L	40	P	41	I	42	I	43	G	44	N	45	L	46	N
StonChr5AG168310.1	518	48	F	49	P	50	F	51	L	52	G	53	N	269	L	55	M
StonChr5AG170240.1	518	41	L	42	P	43	F	44	V	45	G	46	H	47	L	48	H
StonChr5BG145430.1	535	74	S	75	P	76	L	77	I	78	G	515	M	169	L	257	P
StonChr5BG152540.1	519	41	L	42	P	43	I	44	I	45	G	46	H	47	L	48	H
StonChr5BG152560.1	519	45	L	46	P	47	I	48	I	49	G	50	H	51	L	52	H
StonChr5BG153340.1	593	-	-	527	P	545	V	536	V	108	G	-	-	526	L	527	P
StonChr5BG156180.1	507	44	W	45	P	46	I	47	L	48	G	49	A	50	L	51	P
StonChr5BG159860.1	531	52	W	53	P	54	I	55	V	56	G	57	N	58	L	59	P
StonChr5BG160050.1	498	42	L	43	P	44	I	45	I	46	G	47	N	48	I	49	H
StonChr5BG160060.1	509	44	L	45	P	46	I	47	I	48	G	49	N	50	I	51	P
StonChr5BG160070.1	517	44	L	45	P	46	I	47	I	48	G	49	N	50	I	51	P
StonChr5BG161600.1	526	37	W	38	P	39	F	40	V	41	G	42	S	43	L	44	P
StonChr5BG163230.1	512	32	W	33	P	34	I	35	V	36	G	37	N	38	L	39	P
StonChr5BG163240.1	530	50	W	51	P	52	I	53	V	54	G	55	N	56	L	57	P
StonChr5BG163300.1	492	13	W	14	S	15	I	16	V	17	G	18	N	19	L	20	P
StonChr5BG163420.1	482	40	Y	41	P	42	I	43	I	44	G	45	E	261	L	41	P
StonChr5BG163490.1	535	55	W	56	P	57	I	58	V	59	G	60	N	61	L	62	P
StonChr5BG166330.1	475	38	L	39	P	40	F	41	I	42	G	43	E	38	L	45	L
StonChr5BG167350.1	499	39	L	40	P	41	I	42	I	43	G	44	N	45	L	46	H
StonChr5BG167360.1	703	244	L	245	P	246	I	247	I	248	G	249	N	250	L	251	H
StonChr5BG167420.1	498	39	L	40	P	41	I	42	I	43	G	44	N	45	L	46	N
StonChr5BG167440.1	498	39	L	40	P	41	I	42	I	43	G	44	N	45	L	46	N
StonChr5BG169840.1	491	51	W	52	P	53	L	54	I	55	G	56	N	57	M	58	W
StonChr5BG169850.1	491	51	W	52	P	53	L	54	I	55	G	56	N	57	M	58	W
StonChr5BG171480.1	498	39	L	40	P	41	I	42	I	43	G	44	N	45	L	46	N
StonChr5BG174010.1	518	48	F	49	P	50	F	51	L	52	G	53	N	269	L	55	M
StonChr5BG175920.1	518	41	L	42	P	43	F	44	V	45	G	46	H	47	L	48	H
StonChr6AG176310.1	497	40	L	41	P	42	L	43	I	44	G	45	N	40	L	47	H
StonChr6AG176320.1	499	40	L	41	P	42	L	43	I	44	G	45	N	40	L	47	H
StonChr6AG176330.1	497	40	L	41	P	42	L	43	I	44	G	45	N	40	L	47	H
StonChr6AG177400.1	474	35	I	36	P	37	I	38	I	39	G	40	Q	256	L	36	P
StonChr6AG177770.1	435	3	F	4	P	5	L	6	I	7	G	8	E	5	L	10	M
StonChr6AG183150.1	505	40	V	41	P	42	I	43	F	44	G	45	N	46	W	47	L
StonChr6AG184770.1	523	344	W	463	P	179	V	472	V	56	G	516	V	518	L	512	P
StonChr6AG187800.1	533	49	W	50	P	51	F	52	L	53	G	54	A	287	L	56	I
StonChr6AG188700.1	551	91	Y	92	P	93	L	94	I	95	G	96	S	267	L	98	N
StonChr6AG190420.1	540	33	W	34	P	35	L	36	L	37	G	38	S	39	L	40	P
StonChr6AG194150.1	524	62	H	63	P	64	V	65	T	66	G	67	L	158	L	69	R
StonChr6AG194300.1	512	41	W	42	P	43	F	44	I	45	G	46	E	248	L	48	F
StonChr6AG197610.1	505	329	W	250	P	207	V	207	V	52	G	53	N	200	L	30	P
StonChr6AG199250.1	501	40	L	41	P	42	I	43	I	44	G	45	N	46	L	47	H
StonChr6AG199440.1	488	59	W	60	S	61	F	62	L	63	G	64	E	266	L	66	L
StonChr6AG199590.1	501	41	L	42	P	43	I	44	F	45	G	46	N	47	L	48	L
StonChr6AG200550.1	515	44	L	45	P	46	I	47	L	48	G	49	N	50	I	51	P
StonChr6AG202480.1	525	44	W	45	P	46	V	47	L	48	G	49	H	50	L	51	P
StonChr6AG203800.1	465	41	W	42	P	43	V	44	F	45	G	46	E	248	L	35	P
StonChr6AG206530.1	516	339	W	390	P	509	V	159	V	54	G	55	N	25	L	-	-
StonChr6BG182150.1	497	40	L	41	P	42	L	43	I	44	G	45	N	40	L	47	H
StonChr6BG182160.1	499	40	L	41	P	42	L	43	I	44	G	45	N	40	L	47	H
StonChr6BG182170.1	497	40	L	41	P	42	L	43	I	44	G	45	N	40	L	47	H
StonChr6BG183180.1	474	35	I	36	P	37	I	38	I	39	G	40	Q	256	L	36	P
StonChr6BG183550.1	452	3	F	4	P	5	L	6	I	7	G	8	E	5	L	10	M
StonChr6BG193840.1	533	49	W	50	P	51	F	52	L	53	G	54	A	55	A	56	I
StonChr6BG194810.1	551	91	Y	92	P	93	L	94	I	95	G	96	S	267	L	98	N
StonChr6BG196550.1	537	33	W	34	P	35	L	36	L	37	G	38	S	39	L	40	P
StonChr6BG200210.1	499	43	L	44	P	45	L	46	I	47	G	48	N	43	L	50	H
StonChr6BG200570.1	524	62	H	63	P	64	V	65	T	66	G	67	L	158	L	69	R
StonChr6BG200700.1	463	41	W	42	P	43	I	44	F	45	G	46	E	248	L	42	P
StonChr6BG204160.1	455	329	W	250	P	207	V	207	V	52	G	53	N	200	L	30	P
StonChr6BG206200.1	488	59	W	60	S	61	F	62	L	63	G	64	E	266	L	66	L
StonChr6BG206290.1	509	20	W	21	P	22	V	23	V	24	G	25	M	26	L	27	P
StonChr6BG207040.1	515	44	L	45	P	46	I	47	L	48	G	49	N	50	I	51	P
StonChr6BG208120.1	501	41	L	42	P	43	I	44	F	45	G	46	N	47	L	48	L
StonChr6BG210760.1	465	41	W	42	P	43	V	44	F	45	G	46	E	248	L	35	P
StonChr7AG208990.1	507	40	L	41	P	42	I	43	I	44	G	45	N	46	L	47	H
StonChr7AG209010.1	507	40	L	41	P	42	I	43	I	44	G	45	N	46	L	47	H
StonChr7AG209020.1	506	40	L	41	P	42	I	43	I	44	G	45	N	46	L	47	H
StonChr7AG209030.1	509	40	L	41	P	42	I	43	I	44	G	45	N	46	L	47	H
StonChr7AG209040.1	505	39	L	40	P	41	I	42	I	43	G	44	N	45	L	46	H
StonChr7AG211190.1	749	47	W	48	P	49	L	50	I	51	G	52	D	284	L	54	I
StonChr7AG211710.1	509	36	L	37	P	38	L	39	I	40	G	41	N	42	L	43	H
StonChr7AG212500.1	503	327	W	248	P	162	V	452	V	50	G	51	N	332	L	428	P
StonChr7AG213330.1	473	45	W	46	P	47	Y	48	I	49	G	50	Q	52	L	52	L
StonChr7AG220950.1	508	43	Y	44	P	45	F	46	I	47	G	48	C	49	L	50	I
StonChr7AG225600.1	509	35	W	36	P	37	V	38	V	39	G	40	N	41	L	42	Y
StonChr7AG225660.1	508	39	Y	40	P	41	I	42	I	43	G	44	A	45	L	46	P
StonChr7AG230720.1	499	420	W	367	P	436	V	242	V	304	G	401	M	280	L	435	P
StonChr7AG234400.1	476	46	W	47	P	48	F	49	I	50	G	51	E	264	L	53	I
StonChr7AG237300.1	515	57	V	58	P	59	V	60	I	61	G	62	N	63	L	64	L
StonChr7BG216290.1	507	40	L	41	P	42	I	43	I	44	G	45	N	46	L	47	H
StonChr7BG216300.1	506	40	L	41	P	42	I	43	I	44	G	45	N	46	L	47	H
StonChr7BG216310.1	509	40	L	41	P	42	I	43	I	44	G	45	N	46	L	47	H
StonChr7BG218580.1	656	47	W	48	P	49	L	50	I	51	G	52	D	265	L	54	I
StonChr7BG219140.1	509	36	L	37	P	38	L	39	I	40	G	41	N	42	L	43	H
StonChr7BG219940.1	503	327	W	248	P	162	V	452	V	50	G	51	N	332	L	428	P
StonChr7BG220790.1	473	45	W	46	P	47	Y	48	I	49	G	50	Q	52	L	52	L
StonChr7BG228760.1	508	43	Y	44	P	45	F	46	I	47	G	48	C	49	L	50	I
StonChr7BG233480.1	509	35	W	36	P	37	V	38	V	39	G	40	N	41	L	42	Y
StonChr7BG238770.1	499	420	W	367	P	436	V	242	V	304	G	401	M	280	L	435	P
StonChr7BG242540.1	476	46	W	47	P	48	F	49	I	50	G	51	E	264	L	53	I
StonChr7BG245210.1	519	57	V	58	P	59	V	60	I	61	G	62	N	63	L	64	L
StonChr8AG246790.1	441	21	L	15	P	28	V	28	V	14	G	23	E	19	L	25	P
StonChr8AG246850.1	512	59	L	60	P	61	V	62	I	63	G	64	N	65	L	66	H
StonChr8AG246860.1	529	54	L	55	P	56	I	57	I	58	G	59	N	60	L	61	H
StonChr8AG247420.1	497	37	L	38	P	39	I	40	I	41	G	42	N	43	L	44	H
StonChr8AG247430.1	391	17	W	12	P	23	I	29	F	329	G	23	I	28	F	261	P
StonChr8AG255850.1	536	163	W	476	P	179	V	523	V	57	G	58	N	59	L	525	P
StonChr8AG264960.1	536	50	L	51	P	52	L	53	V	54	G	55	H	56	L	57	P
StonChr8AG266490.1	525	44	W	45	P	46	V	47	I	48	G	49	H	50	L	51	H
StonChr8AG266510.1	522	42	W	43	P	44	V	45	I	46	G	47	H	48	L	49	H
StonChr8AG266520.1	524	45	W	46	P	47	L	48	I	49	G	50	H	51	L	52	P
StonChr8AG266540.1	666	183	W	184	P	185	L	186	I	187	G	188	H	189	L	190	H
StonChr8AG267020.1	491	49	L	50	P	51	F	52	V	53	G	54	E	263	L	56	L
StonChr8BG254850.1	506	48	I	49	P	50	I	51	I	52	G	53	N	54	L	55	H
StonChr8BG254920.1	512	59	L	60	P	61	V	62	I	63	G	64	N	65	L	66	H
StonChr8BG254990.1	522	54	L	55	P	56	I	57	I	58	G	59	N	60	L	61	H
StonChr8BG263720.1	536	163	W	476	P	179	V	523	V	57	G	58	N	59	L	525	P
StonChr8BG273050.1	536	50	L	51	P	52	L	53	V	54	G	55	H	56	L	57	P
StonChr8BG274600.1	525	44	W	45	P	46	V	47	I	48	G	49	H	50	L	51	H
StonChr8BG274610.1	522	42	W	43	P	44	V	45	I	46	G	47	H	48	L	49	H
StonChr8BG274620.1	524	45	W	46	P	47	L	48	I	49	G	50	H	51	L	52	P
StonChr8BG274640.1	531	48	W	49	P	50	L	51	I	52	G	53	H	54	L	55	H
StonChr8BG275140.1	491	49	L	50	P	51	F	52	V	53	G	54	E	263	L	56	L
StonChr9AG270810.1	487	43	W	44	P	45	L	46	I	47	G	48	G	49	L	50	H
StonChr9AG271900.1	512	44	L	45	P	46	L	47	I	48	G	49	H	50	L	51	H
StonChr9AG273990.1	500	43	L	44	P	45	I	46	I	47	G	48	N	49	L	50	H
StonChr9AG274730.1	520	48	W	49	P	50	I	51	I	52	G	53	M	54	L	55	G
StonChr9AG274880.1	526	51	L	52	P	53	I	54	I	55	G	56	H	57	L	58	H
StonChr9AG276380.1	517	163	F	161	P	211	V	159	I	509	G	171	M	168	L	498	P
StonChr9AG279440.1	425	24	C	27	P	15	V	15	V	20	D	11	M	16	L	27	P
StonChr9AG279450.1	499	39	L	40	P	41	I	42	I	43	G	44	N	45	L	46	H
StonChr9AG279460.1	540	39	L	40	P	41	I	42	I	43	G	44	N	45	L	46	H
StonChr9AG279470.1	499	39	L	40	P	41	I	42	I	43	G	44	N	45	L	46	H
StonChr9AG280420.1	509	126	W	378	P	188	V	188	V	115	G	178	M	276	L	428	P
StonChr9AG280430.1	515	126	W	375	P	300	V	188	V	45	G	409	M	278	L	425	P
StonChr9AG280460.1	504	41	Y	42	P	43	I	44	I	45	G	46	N	47	I	48	L
StonChr9AG280470.1	499	39	F	40	P	41	I	42	I	43	G	44	N	45	I	46	F
StonChr9AG282450.1	498	38	K	39	P	40	I	41	I	42	G	43	N	44	L	45	H
StonChr9AG282470.1	498	39	L	40	P	41	I	42	I	43	G	44	N	45	L	46	H
StonChr9AG284160.1	538	92	W	93	P	94	I	95	L	96	G	97	T	98	L	99	P
StonChr9AG286360.1	481	44	W	45	P	46	I	47	V	48	G	49	E	262	L	51	F
StonChr9AG286810.1	475	40	W	41	P	42	L	43	V	44	G	45	E	42	L	34	P
StonChr9AG288120.1	498	35	W	36	P	37	I	38	L	39	G	40	S	41	L	42	H
StonChr9AG290850.1	496	35	F	36	P	37	I	38	I	39	G	40	N	41	L	42	H
StonChr9AG290860.1	505	35	F	36	P	37	I	38	L	39	G	40	N	41	L	42	H
StonChr9AG290880.1	515	51	L	52	P	53	I	54	I	55	G	56	H	57	L	58	H
StonChr9AG292190.1	478	48	L	49	P	50	F	51	L	52	G	53	E	266	L	55	I
StonChr9AG293070.1	509	38	W	39	P	40	I	41	I	42	G	43	N	44	L	45	P
StonChr9AG293320.1	530	60	F	61	P	62	V	63	L	64	G	65	L	156	L	67	F
StonChr9AG294270.1	526	336	W	253	P	52	F	53	I	54	G	55	N	167	L	510	P
StonChr9AG301910.1	509	40	W	41	P	42	I	43	V	44	G	45	N	46	L	47	F
StonChr9BG279070.1	487	43	W	44	P	45	L	46	I	47	G	48	G	49	L	50	H
StonChr9BG280160.1	512	44	L	45	P	46	L	47	I	48	G	49	H	50	L	51	H
StonChr9BG284910.1	394	29	W	266	P	22	S	22	S	20	G	24	Y	264	L	267	P
StonChr9BG288340.1	500	39	L	40	P	41	I	42	I	43	G	44	N	45	L	46	H
StonChr9BG288350.1	549	89	L	90	P	91	I	92	I	93	G	94	N	95	L	96	H
StonChr9BG289420.1	515	126	W	375	P	300	V	188	V	45	G	409	M	278	L	425	P
StonChr9BG289450.1	504	41	Y	42	P	43	I	44	I	45	G	46	N	47	I	48	L
StonChr9BG289460.1	499	39	F	40	P	41	I	42	I	43	G	44	N	45	I	46	F
StonChr9BG291550.1	498	38	K	39	P	40	I	41	I	42	G	43	N	44	L	45	H
StonChr9BG295970.1	475	40	W	41	P	42	L	43	V	44	G	45	E	42	L	34	P
StonChr9BG297190.1	498	35	W	36	P	37	I	38	L	39	G	40	S	41	L	42	H
StonChr9BG299950.1	496	35	F	36	P	37	I	38	I	39	G	40	N	41	L	42	H
StonChr9BG299960.1	505	35	F	36	P	37	I	38	L	39	G	40	N	41	L	42	H
StonChr9BG299990.1	515	51	L	52	P	53	I	54	I	55	G	56	H	57	L	58	H
StonChr9BG300010.1	520	55	I	56	P	57	I	58	I	59	G	60	H	61	L	62	H
StonChr9BG302320.1	509	38	W	39	P	40	I	41	I	42	G	43	N	44	L	45	P
StonChr9BG311340.1	509	40	W	41	P	42	I	43	V	44	G	45	N	46	L	47	F
