## Supplementary material for "The N-Terminus of *Sophora tonkinensis* Cytochrome P450s Evolves Neutrally yet Encodes Rich Functional Information: A Protein Language Model Analysis": Table S1

Original_ID	Final_ID
StonChr5AG148070.1	CYP4F12
StonChr5BG153340.1	CYP4F12
StonChr2AG039470.1	CYP701A16
StonChr3AG074590.1	CYP703A2_1
StonChr6AG187800.1	CYP704B1_1
StonChr6BG193840.1	CYP704B1_2
StonChr3AG080330.1	CYP704C1
StonChr9AG280420.1	CYP704C1_1
StonChr9AG280430.1	CYP704C1_2
StonChr9BG289420.1	CYP704C1_3
StonChr3AG062980.1	CYP707A2
StonChr4AG114150.1	CYP707A2
StonChr4AG129600.1	CYP707A2
StonChr6AG199440.1	CYP707A2
StonChr3AG082790.1	CYP707A3
StonChr4AG119930.1	CYP707A4
StonChr5AG160990.1	CYP710A11_1
StonChr5AG161090.1	CYP710A11_2
StonChr5AG168310.1	CYP710A11_3
StonChr5BG174010.1	CYP710A11_4
StonChr8AG264960.1	CYP711A1_1
StonChr8BG273050.1	CYP711A1_2
StonChr1AG032010.1	CYP714A1_1
StonChr1AG032040.1	CYP714A1_2
StonChr6AG184770.1	CYP714A1_3
StonChr8AG255850.1	CYP714A1_4
StonChr1BG032350.1	CYP714A1_5
StonChr8BG263720.1	CYP714A1_6
StonChr3AG081520.1	CYP714A2_1
StonChr3BG084140.1	CYP714A2_2
StonChr1AG007090.1	CYP714C2_1
StonChr5AG157950.1	CYP716A1
StonChr6AG177400.1	CYP716B1
StonChr6AG177770.1	CYP716B1
StonChr4AG111430.1	CYP716B1_1
StonChr4BG115110.1	CYP716B1_2
StonChr2AG044080.1	CYP71A1
StonChr2AG044120.1	CYP71A1
StonChr8AG246850.1	CYP71A1_1
StonChr8AG246860.1	CYP71A1_2
StonChr9AG290880.1	CYP71A1_3
StonChr8BG254920.1	CYP71A1_4
StonChr8BG254990.1	CYP71A1_5
StonChr9BG299990.1	CYP71A1_6
StonChr9BG300010.1	CYP71A1_7
StonChr9AG290850.1	CYP71A26_1
StonChr9AG290860.1	CYP71A26_2
StonChr9BG299950.1	CYP71A26_3
StonChr9BG299960.1	CYP71A26_4
StonChr8AG246790.1	CYP71AP13_1
StonChr8BG254850.1	CYP71AP13_2
StonChr4AG121910.1	CYP71D10_1
StonChr6BG182170.1	CYP71D10_10
StonChr6BG200210.1	CYP71D10_11
StonChr4AG121960.1	CYP71D10_2
StonChr5AG154560.1	CYP71D10_3
StonChr6AG176310.1	CYP71D10_4
StonChr6AG176320.1	CYP71D10_5
StonChr6AG176330.1	CYP71D10_6
StonChr9AG273990.1	CYP71D10_7
StonChr6BG182150.1	CYP71D10_8
StonChr6BG182160.1	CYP71D10_9
StonChr5AG154590.1	CYP71D11_1
StonChr5AG154600.1	CYP71D11_2
StonChr6AG200550.1	CYP71D11_3
StonChr5BG160060.1	CYP71D11_4
StonChr5BG160070.1	CYP71D11_5
StonChr6BG207040.1	CYP71D11_6
StonChr4AG132390.1	CYP71D8_1
StonChr4AG132400.1	CYP71D8_2
StonChr4BG137380.1	CYP71D8_3
StonChr4BG137410.1	CYP71D8_4
StonChr5AG154570.1	CYP71D9_1
StonChr5AG154580.1	CYP71D9_2
StonChr5BG160050.1	CYP71D9_3
StonChr3AG060130.1	CYP72A15_1
StonChr3AG072500.1	CYP72A154_1
StonChr3AG086420.1	CYP72A154_2
StonChr9AG276380.1	CYP72A154_3
StonChr9BG284910.1	CYP72A154_4
StonChr1AG034840.1	CYP72A337V2
StonChr2AG051160.1	CYP72A68_1
StonChr2AG051170.1	CYP72A68_2
StonChr3AG075220.1	CYP72A68_3
StonChr2BG052620.1	CYP72A68_4
StonChr2BG052630.1	CYP72A68_5
StonChr6AG183150.1	CYP73A253
StonChr6AG197610.1	CYP734A1_1
StonChr7AG212500.1	CYP734A1_2
StonChr9AG294270.1	CYP734A1_3
StonChr6BG204160.1	CYP734A1_4
StonChr7BG219940.1	CYP734A1_5
StonChr6AG206530.1	CYP735A1
StonChr4AG102410.1	CYP736A12_1
StonChr7BG216310.1	CYP736A12_10
StonChr9BG297190.1	CYP736A12_11
StonChr7AG208990.1	CYP736A12_2
StonChr7AG209010.1	CYP736A12_3
StonChr7AG209020.1	CYP736A12_4
StonChr7AG209030.1	CYP736A12_5
StonChr7AG209040.1	CYP736A12_6
StonChr9AG288120.1	CYP736A12_7
StonChr7BG216290.1	CYP736A12_8
StonChr7BG216300.1	CYP736A12_9
StonChr1AG002740.1	CYP73A100_1
StonChr1BG002840.1	CYP73A100_2
StonChr5AG150820.1	CYP75A
StonChr1AG000330.1	CYP76A2_1
StonChr2AG056390.1	CYP76A2_2
StonChr1BG000310.1	CYP76A2_3
StonChr2BG057970.1	CYP76A2_4
StonChr4AG137780.1	CYP76C1
StonChr3AG091640.1	CYP76C2
StonChr1AG008680.1	CYP76C4
StonChr1AG020200.1	CYP76C4
StonChr6AG199590.1	CYP76C4
StonChr3AG077280.1	CYP76F94
StonChr1AG019900.1	CYP76O2
StonChr1AG019940.1	CYP76O2
StonChr1AG020090.1	CYP77A3_1
StonChr3AG085540.1	CYP77A3_2
StonChr9AG301910.1	CYP77A3_3
StonChr1BG020600.1	CYP77A3_4
StonChr3BG088030.1	CYP77A3_5
StonChr9BG311340.1	CYP77A3_6
StonChr5AG140230.1	CYP78A3_1
StonChr6AG188700.1	CYP78A3_2
StonChr5BG145430.1	CYP78A3_3
StonChr6BG194810.1	CYP78A3_4
StonChr6AG194150.1	CYP78A5_1
StonChr9AG284160.1	CYP78A5_2
StonChr9AG293320.1	CYP78A5_3
StonChr6BG200570.1	CYP78A5_4
StonChr1AG008690.1	CYP78A7_1
StonChr5AG157780.1	CYP79D15
StonChr5AG154320.1	CYP79D16
StonChr5AG157750.1	CYP79D16
StonChr5AG158020.1	CYP79D3_1
StonChr5BG163490.1	CYP79D3_2
StonChr5AG165890.1	CYP81E1
StonChr9AG282470.1	CYP81E1_1
StonChr5AG161750.1	CYP81E8
StonChr5AG161790.1	CYP81E8
StonChr5AG161800.1	CYP81E8
StonChr5AG161830.1	CYP81E8
StonChr5AG161850.1	CYP81E8
StonChr3AG062200.1	CYP81E8_1
StonChr3AG062220.1	CYP81E8_2
StonChr4AG109030.1	CYP81E8_3
StonChr4AG133430.1	CYP81E8_4
StonChr3BG063960.1	CYP81E8_5
StonChr4BG112630.1	CYP81E8_6
StonChr4BG138450.1	CYP81E8_7
StonChr4BG138460.1	CYP81E8_8
StonChr5AG161740.1	CYP81E9_1
StonChr5BG167350.1	CYP81E9_2
StonChr8AG266520.1	CYP82A1_1
StonChr8BG274620.1	CYP82A1_2
StonChr4AG132620.1	CYP82A3_1
StonChr8AG266540.1	CYP82A3_2
StonChr8BG274640.1	CYP82A3_3
StonChr1AG037120.1	CYP82A4_1
StonChr6AG202480.1	CYP82A4_2
StonChr1BG037600.1	CYP82A4_3
StonChr9AG274880.1	CYP82C2_1
StonChr8AG266490.1	CYP82C4_1
StonChr8AG266510.1	CYP82C4_2
StonChr9AG271900.1	CYP82C4_3
StonChr4BG137640.1	CYP82C4_4
StonChr8BG274600.1	CYP82C4_5
StonChr8BG274610.1	CYP82C4_6
StonChr9BG280160.1	CYP82C4_7
StonChr3AG092200.1	CYP83B1_1
StonChr3BG094990.1	CYP83B1_10
StonChr3BG095000.1	CYP83B1_11
StonChr7BG219140.1	CYP83B1_12
StonChr9BG288340.1	CYP83B1_13
StonChr9BG288350.1	CYP83B1_14
StonChr6AG199250.1	CYP83B1_2
StonChr7AG211710.1	CYP83B1_3
StonChr8AG247420.1	CYP83B1_4
StonChr8AG247430.1	CYP83B1_5
StonChr9AG279440.1	CYP83B1_6
StonChr9AG279450.1	CYP83B1_7
StonChr9AG279460.1	CYP83B1_8
StonChr9AG279470.1	CYP83B1_9
StonChr3AG064210.1	CYP84A1_1
StonChr4AG111820.1	CYP84A1_1
StonChr4AG111840.1	CYP84A1_2
StonChr4AG114580.1	CYP84A1_3
StonChr4AG131290.1	CYP84A1_4
StonChr4BG115550.1	CYP84A1_5
StonChr4BG136220.1	CYP84A1_6
StonChr1AG034590.1	CYP85A_1
StonChr6AG194300.1	CYP85A_2
StonChr6AG203800.1	CYP85A_3
StonChr1BG035030.1	CYP85A_4
StonChr6BG200700.1	CYP85A_5
StonChr6BG210760.1	CYP85A_6
StonChr5AG156120.1	CYP86A1_1
StonChr5BG161600.1	CYP86A1_2
StonChr4AG105280.1	CYP86A22_1
StonChr4BG108530.1	CYP86A22_2
StonChr6AG190420.1	CYP86A8_1
StonChr6BG196550.1	CYP86A8_2
StonChr1AG038340.1	CYP86B1
StonChr2AG051590.1	CYP86B1
StonChr3AG063460.1	CYP86B1
StonChr3AG063010.1	CYP86B1_1
StonChr6AG199490.1	CYP86B1_2
StonChr3BG064770.1	CYP86B1_3
StonChr6BG206290.1	CYP86B1_4
StonChr4AG136010.1	CYP87A3_1
StonChr4BG141120.1	CYP87A3_2
StonChr5AG164150.1	CYP88A3
StonChr5AG164160.1	CYP88A3_1
StonChr4AG134370.1	CYP88A51
StonChr3AG089230.1	CYP89A2_1
StonChr3AG089240.1	CYP89A2_2
StonChr3BG091920.1	CYP89A2_3
StonChr3AG061670.1	CYP89A9_1
StonChr4AG129290.1	CYP89A9_2
StonChr3BG063410.1	CYP89A9_3
StonChr4BG134040.1	CYP89A9_4
StonChr7AG211190.1	CYP90A1
StonChr5AG160690.1	CYP90A1_1
StonChr5BG166330.1	CYP90A1_2
StonChr4AG131960.1	CYP90B1_1
StonChr4AG111710.1	CYP90C1
StonChr4AG131370.1	CYP90C1
StonChr2AG042630.1	CYP90D2
StonChr1AG026330.1	CYP93A2_1
StonChr5AG147190.1	CYP93A2_2
StonChr5AG147240.1	CYP93A2_3
StonChr1BG027090.1	CYP93A2_4
StonChr5BG152560.1	CYP93A2_5
StonChr1AG027680.1	CYP93A3
StonChr1AG027700.1	CYP93A3
StonChr5AG147180.1	CYP93A3
StonChr3AG067280.1	CYP93B1_1
StonChr3AG067300.1	CYP93B1_2
StonChr3BG069060.1	CYP93B1_3
StonChr3AG067320.1	CYP93B16
StonChr3AG067370.1	CYP93B16
StonChr4AG118740.1	CYP93C2_1
StonChr4AG118750.1	CYP93C2_2
StonChr5AG170240.1	CYP93C2_3
StonChr4BG123100.1	CYP93C2_4
StonChr5BG175920.1	CYP93C2_5
StonChr2AG059180.1	CYP94A1_1
StonChr2AG059190.1	CYP94A1_2
StonChr3AG095880.1	CYP94A1_3
StonChr7AG225660.1	CYP94A1_4
StonChr2BG060840.1	CYP94A1_5
StonChr2BG060850.1	CYP94A1_6
StonChr1AG009990.1	CYP94A2_1
StonChr1BG010150.1	CYP94A2_2
StonChr7AG220950.1	CYP94B1_1
StonChr7BG228760.1	CYP94B1_2
StonChr2AG056020.1	CYP94C1_1
StonChr3AG069290.1	CYP94C1_2
StonChr7AG230720.1	CYP94C1_3
StonChr2BG057580.1	CYP94C1_4
StonChr3BG071230.1	CYP94C1_5
StonChr7BG238770.1	CYP94C1_6
StonChr3AG090180.1	CYP97A54
StonChr4AG137080.1	CYP97B2_1
StonChr1AG024220.1	CYP97C10
StonChr7AG225600.1	CYP98A2_1
StonChr7BG233480.1	CYP98A2_2
StonChr1BG008910.1	CYP76C4
StonChr1BG020360.1	CYP76B74
StonChr1BG020720.1	CYP76C1
StonChr1BG024990.1	CYP97C10
StonChr1BG028350.1	CYP93A3
StonChr1BG028380.1	CYP93A3
StonChr1BG035310.1	CYP72A337V2
StonChr1BG038920.1	CYP86B1
StonChr2BG040140.1	CYP701A58
StonChr2BG043800.1	CYP90D2
StonChr2BG045330.1	CYP71A1
StonChr2BG045380.1	CYP71A1
StonChr2BG053070.1	CYP86B1
StonChr3AG095450.1	CYP93E1
StonChr3BG064740.1	CYP707A2
StonChr3BG065190.1	CYP86B1
StonChr3BG066060.1	CYP84A1
StonChr3BG069080.1	CYP93B16
StonChr3BG069130.1	CYP93B16
StonChr3BG069210.1	CYP93B16
StonChr3BG085430.1	CYP707A3
StonChr3BG092910.1	CYP97A3	636
StonChr4AG103880.1	CYP716A1
StonChr4AG103890.1	CYP716A1
StonChr4AG106090.1	CYP75B137
StonChr4BG107050.1	CYP716A679
StonChr4BG109430.1	CYP75B137
StonChr4BG115440.1	CYP90C1
StonChr4BG117800.1	CYP707A2
StonChr4BG124440.1	CYP707A4
StonChr4BG134350.1	CYP707A2
StonChr4BG136310.1	CYP90C1
StonChr4BG139430.1	CYP88A51
StonChr4BG142950.1	CYP76C5
StonChr5BG152540.1	CYP93A2
StonChr5BG156180.1	CYP75A77
StonChr5BG159860.1	CYP79D16
StonChr5BG163230.1	CYP79D61
StonChr5BG163240.1	CYP79D61
StonChr5BG163300.1	CYP79D61
StonChr5BG163420.1	CYP716A1
StonChr5BG167360.1	CYP81E8
StonChr5BG167420.1	CYP81E8
StonChr5BG167440.1	CYP81E8
StonChr5BG169840.1	CYP88A3
StonChr5BG169850.1	CYP88A3
StonChr5BG171480.1	CYP81E8
StonChr6BG183180.1	CYP716B1
StonChr6BG183550.1	CYP716B
StonChr6BG206200.1	CYP707A2
StonChr6BG208120.1	CYP76C5
StonChr7AG213330.1	CYP707A1
StonChr7AG234400.1	CYP90D2
StonChr7AG237300.1	CYP701A16
StonChr7BG218580.1	CYP90A1
StonChr7BG220790.1	CYP707A1
StonChr7BG242540.1	CYP90D1
StonChr7BG245210.1	CYP701A16
StonChr8AG267020.1	CYP90D2
StonChr8BG275140.1	CYP90D2
StonChr9AG270810.1	CYP51G1
StonChr9AG274730.1	CYP86B1
StonChr9AG280460.1	CYP76T24
StonChr9AG280470.1	CYP76T24
StonChr9AG282450.1	CYP81E8
StonChr9AG286360.1	CYP716B2
StonChr9AG286810.1	CYP716B2
StonChr9AG292190.1	CYP88A3
StonChr9AG293070.1	CYP75B114
StonChr9BG279070.1	CYP51G1
StonChr9BG289450.1	CYP76T24
StonChr9BG289460.1	CYP76T24
StonChr9BG291550.1	CYP81E8
StonChr9BG295970.1	CYP716B2
StonChr9BG302320.1	CYP75B114
